# Cancer patient survival can be accurately parameterized, revealing time-dependent therapeutic effects and doubling the precision of small trials

**DOI:** 10.1101/2021.05.14.442837

**Authors:** Deborah Plana, Geoffrey Fell, Brian M. Alexander, Adam C. Palmer, Peter K. Sorger

**Author notes:** These authors contributed equally. To whom correspondence should be addressed; (cc).

## Abstract

Individual participant data (IPD) from completed oncology clinical trials are a valuable but rarely available source of information. A lack of minable survival distributions has made it difficult to identify factors determining the success and failure of clinical trials and improve trial design. We imputed survival IPD from ∼500 arms of phase III oncology trials (representing ∼220,000 events) and found that they are well fit by a two-parameter Weibull distribution. This makes it possible to use parametric statistics to substantially increase trial precision with small patient cohorts typical of phase I or II trials. For example, a 50-person trial parameterized using Weibull distributions is as precise as a 90-person trial evaluated using traditional statistics. Mining IPD also showed that frequent violations of the proportional hazards assumption, particularly in trials of immune checkpoint inhibitors (ICIs), arise from time-dependent therapeutic effects and hazard ratios. Thus, the duration of ICI trials has an underappreciated impact on the likelihood of their success.
