## Supplementary data files for "Cancer patient survival can be accurately parameterized, revealing time-dependent therapeutic effects and doubling the precision of small trials": 20050181_1A.csv

Time	Event	Arm
0.186	1	panitumumab_folfiri
0.21	1	panitumumab_folfiri
0.349	1	panitumumab_folfiri
0.901	1	panitumumab_folfiri
0.912	1	panitumumab_folfiri
0.946	1	panitumumab_folfiri
0.997	1	panitumumab_folfiri
1.05	1	panitumumab_folfiri
1.1	1	panitumumab_folfiri
1.56	1	panitumumab_folfiri
1.56	1	panitumumab_folfiri
1.56	1	panitumumab_folfiri
1.56	1	panitumumab_folfiri
1.56	1	panitumumab_folfiri
1.56	1	panitumumab_folfiri
1.56	1	panitumumab_folfiri
1.56	1	panitumumab_folfiri
1.56	1	panitumumab_folfiri
1.58	1	panitumumab_folfiri
1.86	1	panitumumab_folfiri
1.86	1	panitumumab_folfiri
1.86	1	panitumumab_folfiri
1.86	1	panitumumab_folfiri
1.86	1	panitumumab_folfiri
1.86	1	panitumumab_folfiri
1.86	1	panitumumab_folfiri
1.86	1	panitumumab_folfiri
1.86	1	panitumumab_folfiri
1.86	1	panitumumab_folfiri
1.86	1	panitumumab_folfiri
1.86	1	panitumumab_folfiri
1.86	1	panitumumab_folfiri
1.86	1	panitumumab_folfiri
1.86	1	panitumumab_folfiri
1.86	1	panitumumab_folfiri
1.86	1	panitumumab_folfiri
1.86	1	panitumumab_folfiri
1.86	1	panitumumab_folfiri
1.86	1	panitumumab_folfiri
1.86	1	panitumumab_folfiri
1.87	1	panitumumab_folfiri
1.93	1	panitumumab_folfiri
1.93	1	panitumumab_folfiri
1.93	1	panitumumab_folfiri
1.96	1	panitumumab_folfiri
1.99	1	panitumumab_folfiri
1.99	1	panitumumab_folfiri
2	1	panitumumab_folfiri
2.04	1	panitumumab_folfiri
2.04	1	panitumumab_folfiri
2.08	1	panitumumab_folfiri
2.1	1	panitumumab_folfiri
2.29	1	panitumumab_folfiri
2.37	1	panitumumab_folfiri
2.54	1	panitumumab_folfiri
2.81	1	panitumumab_folfiri
2.85	1	panitumumab_folfiri
3.01	1	panitumumab_folfiri
3.08	1	panitumumab_folfiri
3.13	1	panitumumab_folfiri
3.16	1	panitumumab_folfiri
3.23	1	panitumumab_folfiri
3.39	1	panitumumab_folfiri
3.42	1	panitumumab_folfiri
3.43	1	panitumumab_folfiri
3.44	1	panitumumab_folfiri
3.44	1	panitumumab_folfiri
3.46	1	panitumumab_folfiri
3.53	1	panitumumab_folfiri
3.53	1	panitumumab_folfiri
3.56	1	panitumumab_folfiri
3.56	1	panitumumab_folfiri
3.57	1	panitumumab_folfiri
3.62	1	panitumumab_folfiri
3.64	1	panitumumab_folfiri
3.65	1	panitumumab_folfiri
3.65	1	panitumumab_folfiri
3.66	1	panitumumab_folfiri
3.66	1	panitumumab_folfiri
3.66	1	panitumumab_folfiri
3.67	1	panitumumab_folfiri
3.67	1	panitumumab_folfiri
3.67	1	panitumumab_folfiri
3.67	1	panitumumab_folfiri
3.72	1	panitumumab_folfiri
3.73	1	panitumumab_folfiri
3.76	1	panitumumab_folfiri
3.76	1	panitumumab_folfiri
3.78	1	panitumumab_folfiri
3.81	1	panitumumab_folfiri
3.81	1	panitumumab_folfiri
3.82	1	panitumumab_folfiri
3.86	1	panitumumab_folfiri
3.93	1	panitumumab_folfiri
4	1	panitumumab_folfiri
4.08	1	panitumumab_folfiri
4.11	1	panitumumab_folfiri
4.19	1	panitumumab_folfiri
4.44	1	panitumumab_folfiri
4.44	1	panitumumab_folfiri
4.56	1	panitumumab_folfiri
4.59	1	panitumumab_folfiri
4.69	1	panitumumab_folfiri
4.78	1	panitumumab_folfiri
4.86	1	panitumumab_folfiri
5.19	1	panitumumab_folfiri
5.2	1	panitumumab_folfiri
5.25	1	panitumumab_folfiri
5.28	1	panitumumab_folfiri
5.36	1	panitumumab_folfiri
5.37	1	panitumumab_folfiri
5.38	1	panitumumab_folfiri
5.44	1	panitumumab_folfiri
5.47	1	panitumumab_folfiri
5.47	1	panitumumab_folfiri
5.47	1	panitumumab_folfiri
5.5	1	panitumumab_folfiri
5.5	1	panitumumab_folfiri
5.5	1	panitumumab_folfiri
5.53	1	panitumumab_folfiri
5.55	1	panitumumab_folfiri
5.55	1	panitumumab_folfiri
5.55	1	panitumumab_folfiri
5.57	1	panitumumab_folfiri
5.65	1	panitumumab_folfiri
5.7	1	panitumumab_folfiri
5.74	1	panitumumab_folfiri
5.77	1	panitumumab_folfiri
5.77	1	panitumumab_folfiri
5.83	1	panitumumab_folfiri
5.92	1	panitumumab_folfiri
5.94	1	panitumumab_folfiri
5.95	1	panitumumab_folfiri
6.03	1	panitumumab_folfiri
6.03	1	panitumumab_folfiri
6.07	1	panitumumab_folfiri
6.08	1	panitumumab_folfiri
6.14	1	panitumumab_folfiri
6.34	1	panitumumab_folfiri
6.4	1	panitumumab_folfiri
6.45	1	panitumumab_folfiri
6.5	1	panitumumab_folfiri
6.65	1	panitumumab_folfiri
6.71	1	panitumumab_folfiri
6.72	1	panitumumab_folfiri
6.81	1	panitumumab_folfiri
6.85	1	panitumumab_folfiri
6.9	1	panitumumab_folfiri
6.9	1	panitumumab_folfiri
6.95	1	panitumumab_folfiri
7.29	1	panitumumab_folfiri
7.3	1	panitumumab_folfiri
7.3	1	panitumumab_folfiri
7.35	1	panitumumab_folfiri
7.35	1	panitumumab_folfiri
7.35	1	panitumumab_folfiri
7.38	1	panitumumab_folfiri
7.38	1	panitumumab_folfiri
7.38	1	panitumumab_folfiri
7.39	1	panitumumab_folfiri
7.43	1	panitumumab_folfiri
7.43	1	panitumumab_folfiri
7.44	1	panitumumab_folfiri
7.47	1	panitumumab_folfiri
7.47	1	panitumumab_folfiri
7.49	1	panitumumab_folfiri
7.53	1	panitumumab_folfiri
7.63	1	panitumumab_folfiri
7.78	1	panitumumab_folfiri
7.79	1	panitumumab_folfiri
7.82	1	panitumumab_folfiri
7.89	1	panitumumab_folfiri
7.93	1	panitumumab_folfiri
7.95	1	panitumumab_folfiri
7.98	1	panitumumab_folfiri
8.01	1	panitumumab_folfiri
8.02	1	panitumumab_folfiri
8.07	1	panitumumab_folfiri
8.2	1	panitumumab_folfiri
8.24	1	panitumumab_folfiri
8.31	1	panitumumab_folfiri
8.4	1	panitumumab_folfiri
8.44	1	panitumumab_folfiri
8.49	1	panitumumab_folfiri
8.58	1	panitumumab_folfiri
8.62	1	panitumumab_folfiri
8.71	1	panitumumab_folfiri
8.82	1	panitumumab_folfiri
8.94	1	panitumumab_folfiri
9.08	1	panitumumab_folfiri
9.1	1	panitumumab_folfiri
9.15	1	panitumumab_folfiri
9.15	1	panitumumab_folfiri
9.16	1	panitumumab_folfiri
9.2	1	panitumumab_folfiri
9.24	1	panitumumab_folfiri
9.32	1	panitumumab_folfiri
9.41	1	panitumumab_folfiri
9.46	1	panitumumab_folfiri
9.5	1	panitumumab_folfiri
9.62	1	panitumumab_folfiri
9.83	1	panitumumab_folfiri
9.93	1	panitumumab_folfiri
10.2	1	panitumumab_folfiri
10.2	1	panitumumab_folfiri
10.3	1	panitumumab_folfiri
10.3	1	panitumumab_folfiri
10.4	1	panitumumab_folfiri
10.8	1	panitumumab_folfiri
10.9	1	panitumumab_folfiri
11.2	1	panitumumab_folfiri
11.2	1	panitumumab_folfiri
11.2	1	panitumumab_folfiri
11.3	1	panitumumab_folfiri
11.3	1	panitumumab_folfiri
11.3	1	panitumumab_folfiri
11.4	1	panitumumab_folfiri
11.5	1	panitumumab_folfiri
11.6	1	panitumumab_folfiri
11.8	1	panitumumab_folfiri
12.1	1	panitumumab_folfiri
12.3	1	panitumumab_folfiri
12.6	1	panitumumab_folfiri
12.7	1	panitumumab_folfiri
12.8	1	panitumumab_folfiri
12.9	1	panitumumab_folfiri
13.1	1	panitumumab_folfiri
13.1	1	panitumumab_folfiri
13.2	1	panitumumab_folfiri
13.2	1	panitumumab_folfiri
13.3	1	panitumumab_folfiri
13.8	1	panitumumab_folfiri
14.2	1	panitumumab_folfiri
14.3	1	panitumumab_folfiri
14.4	1	panitumumab_folfiri
14.4	1	panitumumab_folfiri
14.5	1	panitumumab_folfiri
14.6	1	panitumumab_folfiri
14.7	1	panitumumab_folfiri
14.7	1	panitumumab_folfiri
14.8	1	panitumumab_folfiri
14.8	1	panitumumab_folfiri
15.1	1	panitumumab_folfiri
15.1	1	panitumumab_folfiri
15.7	1	panitumumab_folfiri
15.9	1	panitumumab_folfiri
16	1	panitumumab_folfiri
16.1	1	panitumumab_folfiri
16.1	1	panitumumab_folfiri
16.4	1	panitumumab_folfiri
16.5	1	panitumumab_folfiri
16.5	1	panitumumab_folfiri
16.7	1	panitumumab_folfiri
16.8	1	panitumumab_folfiri
17.2	1	panitumumab_folfiri
17.2	1	panitumumab_folfiri
17.4	1	panitumumab_folfiri
18	1	panitumumab_folfiri
18.6	1	panitumumab_folfiri
18.9	1	panitumumab_folfiri
20.3	1	panitumumab_folfiri
20.3	1	panitumumab_folfiri
20.3	1	panitumumab_folfiri
21.7	1	panitumumab_folfiri
21.9	1	panitumumab_folfiri
24	1	panitumumab_folfiri
24.3	1	panitumumab_folfiri
24.6	1	panitumumab_folfiri
24.6	1	panitumumab_folfiri
27.6	1	panitumumab_folfiri
27.9	1	panitumumab_folfiri
28.1	1	panitumumab_folfiri
28.6	1	panitumumab_folfiri
29.7	1	panitumumab_folfiri
30.2	1	panitumumab_folfiri
30.4	1	panitumumab_folfiri
31	1	panitumumab_folfiri
34.2	1	panitumumab_folfiri
34.5	1	panitumumab_folfiri
38.5	1	panitumumab_folfiri
0.235	0	panitumumab_folfiri
0.486	0	panitumumab_folfiri
0.7625	0	panitumumab_folfiri
1.0085	0	panitumumab_folfiri
1.39	0	panitumumab_folfiri
1.39	0	panitumumab_folfiri
1.72	0	panitumumab_folfiri
2.02	0	panitumumab_folfiri
2.27	0	panitumumab_folfiri
2.515	0	panitumumab_folfiri
2.745	0	panitumumab_folfiri
3.77	0	panitumumab_folfiri
4.53	0	panitumumab_folfiri
5.265	0	panitumumab_folfiri
6.625	0	panitumumab_folfiri
7.22	0	panitumumab_folfiri
7.835	0	panitumumab_folfiri
8.435	0	panitumumab_folfiri
13.05	0	panitumumab_folfiri
14.05	0	panitumumab_folfiri
16.05	0	panitumumab_folfiri
17	0	panitumumab_folfiri
39.85	0	panitumumab_folfiri
0.469	1	folfiri
0.469	1	folfiri
1.02	1	folfiri
1.1	1	folfiri
1.38	1	folfiri
1.38	1	folfiri
1.38	1	folfiri
1.38	1	folfiri
1.38	1	folfiri
1.38	1	folfiri
1.38	1	folfiri
1.42	1	folfiri
1.46	1	folfiri
1.48	1	folfiri
1.6	1	folfiri
1.6	1	folfiri
1.6	1	folfiri
1.6	1	folfiri
1.6	1	folfiri
1.6	1	folfiri
1.6	1	folfiri
1.61	1	folfiri
1.63	1	folfiri
1.65	1	folfiri
1.65	1	folfiri
1.73	1	folfiri
1.73	1	folfiri
1.73	1	folfiri
1.73	1	folfiri
1.73	1	folfiri
1.73	1	folfiri
1.73	1	folfiri
1.73	1	folfiri
1.74	1	folfiri
1.75	1	folfiri
1.76	1	folfiri
1.78	1	folfiri
1.8	1	folfiri
1.8	1	folfiri
1.8	1	folfiri
1.8	1	folfiri
1.8	1	folfiri
1.8	1	folfiri
1.8	1	folfiri
1.8	1	folfiri
1.8	1	folfiri
1.8	1	folfiri
1.8	1	folfiri
1.8	1	folfiri
1.8	1	folfiri
1.8	1	folfiri
1.8	1	folfiri
1.8	1	folfiri
1.8	1	folfiri
1.8	1	folfiri
1.8	1	folfiri
1.8	1	folfiri
1.81	1	folfiri
1.82	1	folfiri
1.82	1	folfiri
1.86	1	folfiri
1.86	1	folfiri
1.86	1	folfiri
1.86	1	folfiri
1.86	1	folfiri
1.86	1	folfiri
1.86	1	folfiri
1.86	1	folfiri
1.86	1	folfiri
1.88	1	folfiri
1.88	1	folfiri
1.91	1	folfiri
2.1	1	folfiri
2.1	1	folfiri
2.1	1	folfiri
2.1	1	folfiri
2.1	1	folfiri
2.1	1	folfiri
2.1	1	folfiri
2.14	1	folfiri
2.21	1	folfiri
2.55	1	folfiri
2.55	1	folfiri
2.55	1	folfiri
2.55	1	folfiri
2.55	1	folfiri
2.55	1	folfiri
3.14	1	folfiri
3.14	1	folfiri
3.14	1	folfiri
3.16	1	folfiri
3.21	1	folfiri
3.24	1	folfiri
3.64	1	folfiri
3.64	1	folfiri
3.64	1	folfiri
3.64	1	folfiri
3.64	1	folfiri
3.64	1	folfiri
3.64	1	folfiri
3.64	1	folfiri
3.64	1	folfiri
3.64	1	folfiri
3.64	1	folfiri
3.64	1	folfiri
3.64	1	folfiri
3.64	1	folfiri
3.64	1	folfiri
3.64	1	folfiri
3.64	1	folfiri
3.64	1	folfiri
3.65	1	folfiri
3.66	1	folfiri
3.66	1	folfiri
3.7	1	folfiri
3.7	1	folfiri
3.7	1	folfiri
3.7	1	folfiri
3.7	1	folfiri
3.7	1	folfiri
3.7	1	folfiri
3.7	1	folfiri
3.7	1	folfiri
3.74	1	folfiri
3.74	1	folfiri
3.87	1	folfiri
3.87	1	folfiri
3.87	1	folfiri
3.87	1	folfiri
3.87	1	folfiri
3.87	1	folfiri
3.87	1	folfiri
3.87	1	folfiri
3.87	1	folfiri
3.94	1	folfiri
4.39	1	folfiri
4.39	1	folfiri
4.39	1	folfiri
4.53	1	folfiri
4.56	1	folfiri
4.93	1	folfiri
4.93	1	folfiri
4.97	1	folfiri
5.05	1	folfiri
5.12	1	folfiri
5.34	1	folfiri
5.34	1	folfiri
5.34	1	folfiri
5.34	1	folfiri
5.34	1	folfiri
5.34	1	folfiri
5.38	1	folfiri
5.44	1	folfiri
5.51	1	folfiri
5.51	1	folfiri
5.51	1	folfiri
5.51	1	folfiri
5.51	1	folfiri
5.51	1	folfiri
5.51	1	folfiri
5.51	1	folfiri
5.52	1	folfiri
5.57	1	folfiri
5.64	1	folfiri
5.84	1	folfiri
5.84	1	folfiri
5.84	1	folfiri
5.84	1	folfiri
5.84	1	folfiri
5.84	1	folfiri
5.84	1	folfiri
5.87	1	folfiri
5.91	1	folfiri
6.43	1	folfiri
6.5	1	folfiri
6.96	1	folfiri
6.96	1	folfiri
6.96	1	folfiri
6.96	1	folfiri
6.96	1	folfiri
6.96	1	folfiri
7.08	1	folfiri
7.34	1	folfiri
7.34	1	folfiri
7.34	1	folfiri
7.34	1	folfiri
7.34	1	folfiri
7.34	1	folfiri
7.34	1	folfiri
7.35	1	folfiri
7.35	1	folfiri
7.46	1	folfiri
7.49	1	folfiri
7.49	1	folfiri
7.49	1	folfiri
7.49	1	folfiri
7.49	1	folfiri
7.49	1	folfiri
7.49	1	folfiri
7.64	1	folfiri
8.12	1	folfiri
8.12	1	folfiri
8.12	1	folfiri
8.12	1	folfiri
8.12	1	folfiri
8.72	1	folfiri
8.72	1	folfiri
8.79	1	folfiri
9.18	1	folfiri
9.18	1	folfiri
9.18	1	folfiri
9.18	1	folfiri
9.18	1	folfiri
9.18	1	folfiri
9.25	1	folfiri
9.74	1	folfiri
9.74	1	folfiri
9.74	1	folfiri
9.74	1	folfiri
9.8	1	folfiri
10.3	1	folfiri
10.3	1	folfiri
10.3	1	folfiri
10.9	1	folfiri
10.9	1	folfiri
11	1	folfiri
11.4	1	folfiri
11.4	1	folfiri
11.4	1	folfiri
11.4	1	folfiri
11.4	1	folfiri
11.9	1	folfiri
11.9	1	folfiri
11.9	1	folfiri
11.9	1	folfiri
12	1	folfiri
12.2	1	folfiri
12.5	1	folfiri
12.6	1	folfiri
12.7	1	folfiri
13.1	1	folfiri
13.1	1	folfiri
13.1	1	folfiri
14.5	1	folfiri
14.6	1	folfiri
15.1	1	folfiri
15.1	1	folfiri
15.7	1	folfiri
15.8	1	folfiri
16.2	1	folfiri
16.2	1	folfiri
16.2	1	folfiri
17.1	1	folfiri
17.5	1	folfiri
18.8	1	folfiri
19.6	1	folfiri
20.2	1	folfiri
20.8	1	folfiri
22.1	1	folfiri
22.7	1	folfiri
23.4	1	folfiri
24	1	folfiri
24	1	folfiri
25.4	1	folfiri
27.2	1	folfiri
27.9	1	folfiri
28.5	1	folfiri
29.9	1	folfiri
31.8	1	folfiri
37.1	1	folfiri
37.7	1	folfiri
0.3285	0	folfiri
0.691	0	folfiri
0.935	0	folfiri
1.275	0	folfiri
1.55	0	folfiri
1.895	0	folfiri
2.2	0	folfiri
2.445	0	folfiri
2.965	0	folfiri
3.805	0	folfiri
4.43	0	folfiri
5.105	0	folfiri
5.76	0	folfiri
7.935	0	folfiri
10.095	0	folfiri
11.2	0	folfiri
13.55	0	folfiri
16.65	0	folfiri
19.55	0	folfiri
21.85	0	folfiri
23.15	0	folfiri
34.85	0	folfiri
40.05	0	folfiri
