## Supplementary data files for "Cancer patient survival can be accurately parameterized, revealing time-dependent therapeutic effects and doubling the precision of small trials": 20050181_1B.csv

Time	Event	Arm
0.728	1	panitumumab_folfiri
0.829	1	panitumumab_folfiri
1.06	1	panitumumab_folfiri
1.06	1	panitumumab_folfiri
1.06	1	panitumumab_folfiri
1.06	1	panitumumab_folfiri
1.06	1	panitumumab_folfiri
1.43	1	panitumumab_folfiri
1.43	1	panitumumab_folfiri
1.57	1	panitumumab_folfiri
1.57	1	panitumumab_folfiri
1.57	1	panitumumab_folfiri
1.57	1	panitumumab_folfiri
1.64	1	panitumumab_folfiri
1.64	1	panitumumab_folfiri
1.64	1	panitumumab_folfiri
1.64	1	panitumumab_folfiri
1.64	1	panitumumab_folfiri
1.74	1	panitumumab_folfiri
1.74	1	panitumumab_folfiri
1.74	1	panitumumab_folfiri
1.74	1	panitumumab_folfiri
1.8	1	panitumumab_folfiri
1.8	1	panitumumab_folfiri
1.8	1	panitumumab_folfiri
1.8	1	panitumumab_folfiri
1.8	1	panitumumab_folfiri
1.8	1	panitumumab_folfiri
1.8	1	panitumumab_folfiri
1.83	1	panitumumab_folfiri
1.83	1	panitumumab_folfiri
1.83	1	panitumumab_folfiri
1.83	1	panitumumab_folfiri
1.83	1	panitumumab_folfiri
1.83	1	panitumumab_folfiri
1.9	1	panitumumab_folfiri
1.9	1	panitumumab_folfiri
1.9	1	panitumumab_folfiri
1.9	1	panitumumab_folfiri
1.9	1	panitumumab_folfiri
1.92	1	panitumumab_folfiri
1.92	1	panitumumab_folfiri
1.97	1	panitumumab_folfiri
1.97	1	panitumumab_folfiri
1.97	1	panitumumab_folfiri
1.99	1	panitumumab_folfiri
1.99	1	panitumumab_folfiri
2.03	1	panitumumab_folfiri
2.03	1	panitumumab_folfiri
2.03	1	panitumumab_folfiri
2.03	1	panitumumab_folfiri
2.1	1	panitumumab_folfiri
2.1	1	panitumumab_folfiri
2.1	1	panitumumab_folfiri
2.19	1	panitumumab_folfiri
2.19	1	panitumumab_folfiri
2.34	1	panitumumab_folfiri
2.49	1	panitumumab_folfiri
2.49	1	panitumumab_folfiri
2.62	1	panitumumab_folfiri
2.74	1	panitumumab_folfiri
2.93	1	panitumumab_folfiri
3.31	1	panitumumab_folfiri
3.31	1	panitumumab_folfiri
3.4	1	panitumumab_folfiri
3.4	1	panitumumab_folfiri
3.46	1	panitumumab_folfiri
3.46	1	panitumumab_folfiri
3.48	1	panitumumab_folfiri
3.48	1	panitumumab_folfiri
3.48	1	panitumumab_folfiri
3.54	1	panitumumab_folfiri
3.54	1	panitumumab_folfiri
3.57	1	panitumumab_folfiri
3.57	1	panitumumab_folfiri
3.61	1	panitumumab_folfiri
3.61	1	panitumumab_folfiri
3.63	1	panitumumab_folfiri
3.63	1	panitumumab_folfiri
3.63	1	panitumumab_folfiri
3.65	1	panitumumab_folfiri
3.65	1	panitumumab_folfiri
3.65	1	panitumumab_folfiri
3.66	1	panitumumab_folfiri
3.66	1	panitumumab_folfiri
3.66	1	panitumumab_folfiri
3.71	1	panitumumab_folfiri
3.71	1	panitumumab_folfiri
3.71	1	panitumumab_folfiri
3.78	1	panitumumab_folfiri
3.78	1	panitumumab_folfiri
3.78	1	panitumumab_folfiri
3.81	1	panitumumab_folfiri
3.81	1	panitumumab_folfiri
3.81	1	panitumumab_folfiri
3.98	1	panitumumab_folfiri
3.98	1	panitumumab_folfiri
3.98	1	panitumumab_folfiri
3.98	1	panitumumab_folfiri
4.29	1	panitumumab_folfiri
4.29	1	panitumumab_folfiri
4.29	1	panitumumab_folfiri
4.29	1	panitumumab_folfiri
4.35	1	panitumumab_folfiri
4.35	1	panitumumab_folfiri
4.46	1	panitumumab_folfiri
4.46	1	panitumumab_folfiri
5.02	1	panitumumab_folfiri
5.02	1	panitumumab_folfiri
5.02	1	panitumumab_folfiri
5.02	1	panitumumab_folfiri
5.16	1	panitumumab_folfiri
5.16	1	panitumumab_folfiri
5.16	1	panitumumab_folfiri
5.46	1	panitumumab_folfiri
5.46	1	panitumumab_folfiri
5.46	1	panitumumab_folfiri
5.46	1	panitumumab_folfiri
5.46	1	panitumumab_folfiri
5.46	1	panitumumab_folfiri
5.46	1	panitumumab_folfiri
5.46	1	panitumumab_folfiri
5.46	1	panitumumab_folfiri
5.53	1	panitumumab_folfiri
5.53	1	panitumumab_folfiri
5.53	1	panitumumab_folfiri
5.53	1	panitumumab_folfiri
5.53	1	panitumumab_folfiri
5.63	1	panitumumab_folfiri
5.63	1	panitumumab_folfiri
5.63	1	panitumumab_folfiri
5.73	1	panitumumab_folfiri
5.73	1	panitumumab_folfiri
5.73	1	panitumumab_folfiri
5.78	1	panitumumab_folfiri
5.78	1	panitumumab_folfiri
5.78	1	panitumumab_folfiri
5.78	1	panitumumab_folfiri
5.91	1	panitumumab_folfiri
6.05	1	panitumumab_folfiri
6.23	1	panitumumab_folfiri
6.45	1	panitumumab_folfiri
6.45	1	panitumumab_folfiri
6.57	1	panitumumab_folfiri
6.57	1	panitumumab_folfiri
6.67	1	panitumumab_folfiri
6.67	1	panitumumab_folfiri
6.79	1	panitumumab_folfiri
6.99	1	panitumumab_folfiri
7.29	1	panitumumab_folfiri
7.29	1	panitumumab_folfiri
7.29	1	panitumumab_folfiri
7.29	1	panitumumab_folfiri
7.29	1	panitumumab_folfiri
7.34	1	panitumumab_folfiri
7.34	1	panitumumab_folfiri
7.54	1	panitumumab_folfiri
7.54	1	panitumumab_folfiri
7.54	1	panitumumab_folfiri
7.55	1	panitumumab_folfiri
7.55	1	panitumumab_folfiri
7.55	1	panitumumab_folfiri
7.82	1	panitumumab_folfiri
7.96	1	panitumumab_folfiri
8.02	1	panitumumab_folfiri
8.02	1	panitumumab_folfiri
8.19	1	panitumumab_folfiri
8.48	1	panitumumab_folfiri
8.86	1	panitumumab_folfiri
8.86	1	panitumumab_folfiri
8.92	1	panitumumab_folfiri
8.92	1	panitumumab_folfiri
8.95	1	panitumumab_folfiri
8.95	1	panitumumab_folfiri
8.95	1	panitumumab_folfiri
9.02	1	panitumumab_folfiri
9.02	1	panitumumab_folfiri
9.17	1	panitumumab_folfiri
9.32	1	panitumumab_folfiri
9.32	1	panitumumab_folfiri
9.32	1	panitumumab_folfiri
9.46	1	panitumumab_folfiri
9.46	1	panitumumab_folfiri
9.63	1	panitumumab_folfiri
10	1	panitumumab_folfiri
10	1	panitumumab_folfiri
10	1	panitumumab_folfiri
10.4	1	panitumumab_folfiri
10.9	1	panitumumab_folfiri
10.9	1	panitumumab_folfiri
11.1	1	panitumumab_folfiri
11.3	1	panitumumab_folfiri
11.5	1	panitumumab_folfiri
11.9	1	panitumumab_folfiri
12.1	1	panitumumab_folfiri
12.2	1	panitumumab_folfiri
12.4	1	panitumumab_folfiri
12.7	1	panitumumab_folfiri
13	1	panitumumab_folfiri
13.1	1	panitumumab_folfiri
13.1	1	panitumumab_folfiri
13.6	1	panitumumab_folfiri
13.7	1	panitumumab_folfiri
13.7	1	panitumumab_folfiri
14.5	1	panitumumab_folfiri
14.6	1	panitumumab_folfiri
14.7	1	panitumumab_folfiri
15	1	panitumumab_folfiri
15.1	1	panitumumab_folfiri
15.4	1	panitumumab_folfiri
15.4	1	panitumumab_folfiri
17	1	panitumumab_folfiri
17.3	1	panitumumab_folfiri
17.3	1	panitumumab_folfiri
18	1	panitumumab_folfiri
18.8	1	panitumumab_folfiri
19.1	1	panitumumab_folfiri
19.8	1	panitumumab_folfiri
20.4	1	panitumumab_folfiri
20.4	1	panitumumab_folfiri
21.8	1	panitumumab_folfiri
21.9	1	panitumumab_folfiri
24.2	1	panitumumab_folfiri
24.3	1	panitumumab_folfiri
27.1	1	panitumumab_folfiri
29.6	1	panitumumab_folfiri
0.644	0	panitumumab_folfiri
1.315	0	panitumumab_folfiri
1.865	0	panitumumab_folfiri
2.415	0	panitumumab_folfiri
4.135	0	panitumumab_folfiri
5.09	0	panitumumab_folfiri
10.5	0	panitumumab_folfiri
15.75	0	panitumumab_folfiri
16.4	0	panitumumab_folfiri
17.15	0	panitumumab_folfiri
25.55	0	panitumumab_folfiri
40.3	0	panitumumab_folfiri
0.274	1	folfiri
0.274	1	folfiri
0.486	1	folfiri
0.486	1	folfiri
0.804	1	folfiri
0.804	1	folfiri
1.12	1	folfiri
1.49	1	folfiri
1.49	1	folfiri
1.49	1	folfiri
1.65	1	folfiri
1.65	1	folfiri
1.65	1	folfiri
1.65	1	folfiri
1.65	1	folfiri
1.65	1	folfiri
1.65	1	folfiri
1.65	1	folfiri
1.65	1	folfiri
1.65	1	folfiri
1.75	1	folfiri
1.75	1	folfiri
1.75	1	folfiri
1.75	1	folfiri
1.75	1	folfiri
1.75	1	folfiri
1.75	1	folfiri
1.75	1	folfiri
1.75	1	folfiri
1.75	1	folfiri
1.75	1	folfiri
1.75	1	folfiri
1.75	1	folfiri
1.88	1	folfiri
1.88	1	folfiri
1.88	1	folfiri
1.88	1	folfiri
1.88	1	folfiri
1.88	1	folfiri
1.88	1	folfiri
1.88	1	folfiri
1.88	1	folfiri
1.88	1	folfiri
1.88	1	folfiri
1.88	1	folfiri
1.88	1	folfiri
1.88	1	folfiri
1.88	1	folfiri
1.88	1	folfiri
2.03	1	folfiri
2.03	1	folfiri
2.03	1	folfiri
2.03	1	folfiri
2.03	1	folfiri
2.03	1	folfiri
2.03	1	folfiri
2.03	1	folfiri
2.03	1	folfiri
2.05	1	folfiri
2.05	1	folfiri
2.09	1	folfiri
2.18	1	folfiri
2.18	1	folfiri
2.18	1	folfiri
2.18	1	folfiri
2.18	1	folfiri
2.18	1	folfiri
2.18	1	folfiri
2.19	1	folfiri
2.58	1	folfiri
2.58	1	folfiri
2.58	1	folfiri
2.58	1	folfiri
2.58	1	folfiri
2.72	1	folfiri
3.17	1	folfiri
3.17	1	folfiri
3.17	1	folfiri
3.17	1	folfiri
3.26	1	folfiri
3.49	1	folfiri
3.49	1	folfiri
3.49	1	folfiri
3.49	1	folfiri
3.49	1	folfiri
3.49	1	folfiri
3.5	1	folfiri
3.51	1	folfiri
3.61	1	folfiri
3.67	1	folfiri
3.67	1	folfiri
3.67	1	folfiri
3.67	1	folfiri
3.67	1	folfiri
3.67	1	folfiri
3.68	1	folfiri
3.68	1	folfiri
3.69	1	folfiri
3.71	1	folfiri
3.92	1	folfiri
3.92	1	folfiri
3.92	1	folfiri
3.92	1	folfiri
3.92	1	folfiri
3.92	1	folfiri
4.04	1	folfiri
4.27	1	folfiri
4.27	1	folfiri
4.27	1	folfiri
4.27	1	folfiri
4.27	1	folfiri
4.29	1	folfiri
4.87	1	folfiri
4.94	1	folfiri
5.02	1	folfiri
5.31	1	folfiri
5.31	1	folfiri
5.31	1	folfiri
5.31	1	folfiri
5.31	1	folfiri
5.32	1	folfiri
5.33	1	folfiri
5.43	1	folfiri
5.51	1	folfiri
5.51	1	folfiri
5.51	1	folfiri
5.51	1	folfiri
5.51	1	folfiri
5.51	1	folfiri
5.52	1	folfiri
5.54	1	folfiri
5.54	1	folfiri
5.73	1	folfiri
5.73	1	folfiri
5.73	1	folfiri
5.73	1	folfiri
5.73	1	folfiri
5.73	1	folfiri
5.73	1	folfiri
5.78	1	folfiri
5.78	1	folfiri
5.78	1	folfiri
5.78	1	folfiri
5.78	1	folfiri
5.78	1	folfiri
5.78	1	folfiri
5.78	1	folfiri
5.83	1	folfiri
5.94	1	folfiri
6.37	1	folfiri
6.37	1	folfiri
6.88	1	folfiri
6.88	1	folfiri
6.88	1	folfiri
6.88	1	folfiri
7.17	1	folfiri
7.37	1	folfiri
7.37	1	folfiri
7.37	1	folfiri
7.37	1	folfiri
7.37	1	folfiri
7.37	1	folfiri
7.39	1	folfiri
7.4	1	folfiri
7.6	1	folfiri
7.6	1	folfiri
7.6	1	folfiri
7.6	1	folfiri
7.6	1	folfiri
7.6	1	folfiri
7.6	1	folfiri
7.65	1	folfiri
7.71	1	folfiri
8.13	1	folfiri
8.13	1	folfiri
8.13	1	folfiri
8.15	1	folfiri
8.24	1	folfiri
8.46	1	folfiri
8.46	1	folfiri
8.46	1	folfiri
8.46	1	folfiri
8.46	1	folfiri
8.46	1	folfiri
9.12	1	folfiri
9.19	1	folfiri
9.23	1	folfiri
9.59	1	folfiri
9.59	1	folfiri
9.59	1	folfiri
9.66	1	folfiri
10.1	1	folfiri
10.7	1	folfiri
10.7	1	folfiri
10.8	1	folfiri
11.2	1	folfiri
11.2	1	folfiri
11.2	1	folfiri
11.2	1	folfiri
11.2	1	folfiri
11.3	1	folfiri
11.3	1	folfiri
11.5	1	folfiri
11.5	1	folfiri
11.5	1	folfiri
11.5	1	folfiri
11.5	1	folfiri
12.1	1	folfiri
13	1	folfiri
13.3	1	folfiri
13.3	1	folfiri
13.5	1	folfiri
13.9	1	folfiri
13.9	1	folfiri
14.1	1	folfiri
14.6	1	folfiri
14.8	1	folfiri
15.1	1	folfiri
15.1	1	folfiri
16.5	1	folfiri
16.5	1	folfiri
16.5	1	folfiri
17	1	folfiri
17	1	folfiri
19	1	folfiri
21.6	1	folfiri
24.2	1	folfiri
24.3	1	folfiri
27.4	1	folfiri
28.1	1	folfiri
28.7	1	folfiri
28.8	1	folfiri
29.3	1	folfiri
29.9	1	folfiri
30.6	1	folfiri
0.38	0	folfiri
0.645	0	folfiri
0.962	0	folfiri
1.305	0	folfiri
1.57	0	folfiri
1.905	0	folfiri
2.27	0	folfiri
2.455	0	folfiri
2.98	0	folfiri
7.93	0	folfiri
13.7	0	folfiri
16.8	0	folfiri
31.7	0	folfiri
