## Supplementary data files for "Cancer patient survival can be accurately parameterized, revealing time-dependent therapeutic effects and doubling the precision of small trials": 20050181_2A.csv

Time	Event	Arm
0.453	1	panitumumab_folfiri
0.453	1	panitumumab_folfiri
0.453	1	panitumumab_folfiri
0.969	1	panitumumab_folfiri
1.39	1	panitumumab_folfiri
1.71	1	panitumumab_folfiri
1.78	1	panitumumab_folfiri
1.87	1	panitumumab_folfiri
2.03	1	panitumumab_folfiri
2.03	1	panitumumab_folfiri
2.16	1	panitumumab_folfiri
2.16	1	panitumumab_folfiri
2.16	1	panitumumab_folfiri
2.36	1	panitumumab_folfiri
2.45	1	panitumumab_folfiri
2.55	1	panitumumab_folfiri
2.55	1	panitumumab_folfiri
2.55	1	panitumumab_folfiri
2.78	1	panitumumab_folfiri
2.85	1	panitumumab_folfiri
3.06	1	panitumumab_folfiri
3.24	1	panitumumab_folfiri
3.27	1	panitumumab_folfiri
3.33	1	panitumumab_folfiri
3.41	1	panitumumab_folfiri
3.58	1	panitumumab_folfiri
3.59	1	panitumumab_folfiri
3.69	1	panitumumab_folfiri
3.69	1	panitumumab_folfiri
3.75	1	panitumumab_folfiri
3.8	1	panitumumab_folfiri
4.04	1	panitumumab_folfiri
4.08	1	panitumumab_folfiri
4.12	1	panitumumab_folfiri
4.3	1	panitumumab_folfiri
4.34	1	panitumumab_folfiri
4.63	1	panitumumab_folfiri
4.78	1	panitumumab_folfiri
4.78	1	panitumumab_folfiri
4.84	1	panitumumab_folfiri
4.94	1	panitumumab_folfiri
5.05	1	panitumumab_folfiri
5.05	1	panitumumab_folfiri
5.19	1	panitumumab_folfiri
5.19	1	panitumumab_folfiri
5.19	1	panitumumab_folfiri
5.23	1	panitumumab_folfiri
5.35	1	panitumumab_folfiri
5.35	1	panitumumab_folfiri
5.4	1	panitumumab_folfiri
5.66	1	panitumumab_folfiri
5.66	1	panitumumab_folfiri
5.72	1	panitumumab_folfiri
5.78	1	panitumumab_folfiri
6	1	panitumumab_folfiri
6.05	1	panitumumab_folfiri
6.32	1	panitumumab_folfiri
6.39	1	panitumumab_folfiri
6.39	1	panitumumab_folfiri
6.45	1	panitumumab_folfiri
6.47	1	panitumumab_folfiri
6.56	1	panitumumab_folfiri
6.63	1	panitumumab_folfiri
6.71	1	panitumumab_folfiri
6.83	1	panitumumab_folfiri
6.92	1	panitumumab_folfiri
7.02	1	panitumumab_folfiri
7.58	1	panitumumab_folfiri
7.63	1	panitumumab_folfiri
7.71	1	panitumumab_folfiri
7.8	1	panitumumab_folfiri
7.85	1	panitumumab_folfiri
7.93	1	panitumumab_folfiri
8.01	1	panitumumab_folfiri
8.07	1	panitumumab_folfiri
8.12	1	panitumumab_folfiri
8.22	1	panitumumab_folfiri
8.28	1	panitumumab_folfiri
8.31	1	panitumumab_folfiri
8.32	1	panitumumab_folfiri
8.36	1	panitumumab_folfiri
8.41	1	panitumumab_folfiri
8.44	1	panitumumab_folfiri
8.68	1	panitumumab_folfiri
8.68	1	panitumumab_folfiri
8.68	1	panitumumab_folfiri
8.89	1	panitumumab_folfiri
8.99	1	panitumumab_folfiri
9.07	1	panitumumab_folfiri
9.19	1	panitumumab_folfiri
9.3	1	panitumumab_folfiri
9.4	1	panitumumab_folfiri
9.49	1	panitumumab_folfiri
9.49	1	panitumumab_folfiri
9.78	1	panitumumab_folfiri
9.82	1	panitumumab_folfiri
9.82	1	panitumumab_folfiri
9.86	1	panitumumab_folfiri
9.97	1	panitumumab_folfiri
9.97	1	panitumumab_folfiri
10.3	1	panitumumab_folfiri
10.3	1	panitumumab_folfiri
10.4	1	panitumumab_folfiri
10.4	1	panitumumab_folfiri
10.5	1	panitumumab_folfiri
10.6	1	panitumumab_folfiri
10.7	1	panitumumab_folfiri
10.8	1	panitumumab_folfiri
10.9	1	panitumumab_folfiri
11	1	panitumumab_folfiri
11.3	1	panitumumab_folfiri
11.4	1	panitumumab_folfiri
11.4	1	panitumumab_folfiri
11.5	1	panitumumab_folfiri
11.7	1	panitumumab_folfiri
11.8	1	panitumumab_folfiri
11.9	1	panitumumab_folfiri
12	1	panitumumab_folfiri
12	1	panitumumab_folfiri
12.2	1	panitumumab_folfiri
12.3	1	panitumumab_folfiri
12.4	1	panitumumab_folfiri
12.5	1	panitumumab_folfiri
12.5	1	panitumumab_folfiri
12.7	1	panitumumab_folfiri
12.7	1	panitumumab_folfiri
12.8	1	panitumumab_folfiri
13	1	panitumumab_folfiri
13.1	1	panitumumab_folfiri
13.2	1	panitumumab_folfiri
13.2	1	panitumumab_folfiri
13.3	1	panitumumab_folfiri
13.3	1	panitumumab_folfiri
13.4	1	panitumumab_folfiri
13.5	1	panitumumab_folfiri
13.6	1	panitumumab_folfiri
13.7	1	panitumumab_folfiri
14	1	panitumumab_folfiri
14.2	1	panitumumab_folfiri
14.2	1	panitumumab_folfiri
14.3	1	panitumumab_folfiri
14.4	1	panitumumab_folfiri
14.4	1	panitumumab_folfiri
14.5	1	panitumumab_folfiri
14.5	1	panitumumab_folfiri
14.6	1	panitumumab_folfiri
14.6	1	panitumumab_folfiri
14.7	1	panitumumab_folfiri
14.7	1	panitumumab_folfiri
14.8	1	panitumumab_folfiri
14.9	1	panitumumab_folfiri
14.9	1	panitumumab_folfiri
15	1	panitumumab_folfiri
15.1	1	panitumumab_folfiri
15.2	1	panitumumab_folfiri
15.5	1	panitumumab_folfiri
15.6	1	panitumumab_folfiri
15.8	1	panitumumab_folfiri
15.9	1	panitumumab_folfiri
16	1	panitumumab_folfiri
16.2	1	panitumumab_folfiri
16.2	1	panitumumab_folfiri
16.2	1	panitumumab_folfiri
16.3	1	panitumumab_folfiri
16.6	1	panitumumab_folfiri
16.6	1	panitumumab_folfiri
16.7	1	panitumumab_folfiri
16.8	1	panitumumab_folfiri
16.9	1	panitumumab_folfiri
17.1	1	panitumumab_folfiri
17.4	1	panitumumab_folfiri
17.5	1	panitumumab_folfiri
17.6	1	panitumumab_folfiri
17.7	1	panitumumab_folfiri
18.2	1	panitumumab_folfiri
18.2	1	panitumumab_folfiri
18.3	1	panitumumab_folfiri
18.7	1	panitumumab_folfiri
18.7	1	panitumumab_folfiri
18.8	1	panitumumab_folfiri
18.9	1	panitumumab_folfiri
19.3	1	panitumumab_folfiri
19.4	1	panitumumab_folfiri
19.5	1	panitumumab_folfiri
19.6	1	panitumumab_folfiri
19.9	1	panitumumab_folfiri
19.9	1	panitumumab_folfiri
20.2	1	panitumumab_folfiri
20.2	1	panitumumab_folfiri
20.2	1	panitumumab_folfiri
20.3	1	panitumumab_folfiri
20.3	1	panitumumab_folfiri
20.3	1	panitumumab_folfiri
20.6	1	panitumumab_folfiri
20.9	1	panitumumab_folfiri
21.3	1	panitumumab_folfiri
21.5	1	panitumumab_folfiri
21.6	1	panitumumab_folfiri
21.6	1	panitumumab_folfiri
21.7	1	panitumumab_folfiri
21.7	1	panitumumab_folfiri
22	1	panitumumab_folfiri
22	1	panitumumab_folfiri
22	1	panitumumab_folfiri
22	1	panitumumab_folfiri
22.1	1	panitumumab_folfiri
22.1	1	panitumumab_folfiri
22.5	1	panitumumab_folfiri
22.5	1	panitumumab_folfiri
22.7	1	panitumumab_folfiri
22.9	1	panitumumab_folfiri
22.9	1	panitumumab_folfiri
23.3	1	panitumumab_folfiri
23.9	1	panitumumab_folfiri
23.9	1	panitumumab_folfiri
23.9	1	panitumumab_folfiri
24	1	panitumumab_folfiri
24	1	panitumumab_folfiri
24.2	1	panitumumab_folfiri
24.6	1	panitumumab_folfiri
24.6	1	panitumumab_folfiri
24.8	1	panitumumab_folfiri
24.8	1	panitumumab_folfiri
25.3	1	panitumumab_folfiri
25.8	1	panitumumab_folfiri
25.8	1	panitumumab_folfiri
26.1	1	panitumumab_folfiri
26.3	1	panitumumab_folfiri
26.9	1	panitumumab_folfiri
27.2	1	panitumumab_folfiri
27.6	1	panitumumab_folfiri
27.9	1	panitumumab_folfiri
28.1	1	panitumumab_folfiri
28.2	1	panitumumab_folfiri
28.3	1	panitumumab_folfiri
28.5	1	panitumumab_folfiri
28.6	1	panitumumab_folfiri
28.8	1	panitumumab_folfiri
29.4	1	panitumumab_folfiri
29.6	1	panitumumab_folfiri
29.8	1	panitumumab_folfiri
30.1	1	panitumumab_folfiri
30.5	1	panitumumab_folfiri
30.5	1	panitumumab_folfiri
31.2	1	panitumumab_folfiri
31.2	1	panitumumab_folfiri
31.2	1	panitumumab_folfiri
31.5	1	panitumumab_folfiri
32.1	1	panitumumab_folfiri
32.7	1	panitumumab_folfiri
32.7	1	panitumumab_folfiri
34.3	1	panitumumab_folfiri
34.6	1	panitumumab_folfiri
34.9	1	panitumumab_folfiri
34.9	1	panitumumab_folfiri
34.9	1	panitumumab_folfiri
36.3	1	panitumumab_folfiri
36.3	1	panitumumab_folfiri
36.7	1	panitumumab_folfiri
37.4	1	panitumumab_folfiri
38.6	1	panitumumab_folfiri
39.8	1	panitumumab_folfiri
40.9	1	panitumumab_folfiri
42	1	panitumumab_folfiri
0.2431	0	panitumumab_folfiri
0.711	0	panitumumab_folfiri
1.1795	0	panitumumab_folfiri
1.55	0	panitumumab_folfiri
1.95	0	panitumumab_folfiri
2.26	0	panitumumab_folfiri
2.615	0	panitumumab_folfiri
3.465	0	panitumumab_folfiri
3.885	0	panitumumab_folfiri
4.32	0	panitumumab_folfiri
4.705	0	panitumumab_folfiri
5.12	0	panitumumab_folfiri
5.555	0	panitumumab_folfiri
9.8	0	panitumumab_folfiri
10.55	0	panitumumab_folfiri
11.25	0	panitumumab_folfiri
25.1	0	panitumumab_folfiri
26	0	panitumumab_folfiri
28.45	0	panitumumab_folfiri
30.35	0	panitumumab_folfiri
30.85	0	panitumumab_folfiri
31.25	0	panitumumab_folfiri
31.7	0	panitumumab_folfiri
32.15	0	panitumumab_folfiri
32.6	0	panitumumab_folfiri
33.95	0	panitumumab_folfiri
34.95	0	panitumumab_folfiri
36.6	0	panitumumab_folfiri
37	0	panitumumab_folfiri
37.5	0	panitumumab_folfiri
38.05	0	panitumumab_folfiri
38.5	0	panitumumab_folfiri
39.5	0	panitumumab_folfiri
39.95	0	panitumumab_folfiri
40.3	0	panitumumab_folfiri
40.75	0	panitumumab_folfiri
41.15	0	panitumumab_folfiri
41.55	0	panitumumab_folfiri
42.8	0	panitumumab_folfiri
0.622	1	folfiri
0.622	1	folfiri
1.18	1	folfiri
1.18	1	folfiri
1.56	1	folfiri
1.56	1	folfiri
1.56	1	folfiri
1.56	1	folfiri
1.56	1	folfiri
1.56	1	folfiri
2.01	1	folfiri
2.01	1	folfiri
2.01	1	folfiri
2.01	1	folfiri
2.05	1	folfiri
2.47	1	folfiri
2.47	1	folfiri
2.47	1	folfiri
2.47	1	folfiri
2.47	1	folfiri
2.84	1	folfiri
2.84	1	folfiri
2.84	1	folfiri
2.84	1	folfiri
2.89	1	folfiri
3.34	1	folfiri
3.34	1	folfiri
3.34	1	folfiri
3.34	1	folfiri
3.34	1	folfiri
3.41	1	folfiri
3.65	1	folfiri
3.65	1	folfiri
3.65	1	folfiri
3.65	1	folfiri
3.67	1	folfiri
3.67	1	folfiri
4.18	1	folfiri
4.18	1	folfiri
4.64	1	folfiri
4.64	1	folfiri
4.64	1	folfiri
4.64	1	folfiri
5.08	1	folfiri
5.08	1	folfiri
5.26	1	folfiri
5.53	1	folfiri
5.53	1	folfiri
5.53	1	folfiri
5.56	1	folfiri
5.56	1	folfiri
5.65	1	folfiri
5.89	1	folfiri
5.89	1	folfiri
5.89	1	folfiri
5.89	1	folfiri
5.91	1	folfiri
5.91	1	folfiri
5.92	1	folfiri
6.25	1	folfiri
6.25	1	folfiri
6.25	1	folfiri
6.34	1	folfiri
6.67	1	folfiri
6.67	1	folfiri
6.67	1	folfiri
6.67	1	folfiri
6.67	1	folfiri
6.7	1	folfiri
6.72	1	folfiri
6.94	1	folfiri
6.94	1	folfiri
6.94	1	folfiri
6.94	1	folfiri
6.94	1	folfiri
6.94	1	folfiri
7.27	1	folfiri
7.27	1	folfiri
7.27	1	folfiri
7.27	1	folfiri
7.27	1	folfiri
7.27	1	folfiri
7.27	1	folfiri
7.65	1	folfiri
7.65	1	folfiri
7.65	1	folfiri
7.65	1	folfiri
8.14	1	folfiri
8.14	1	folfiri
8.14	1	folfiri
8.14	1	folfiri
8.14	1	folfiri
8.55	1	folfiri
8.55	1	folfiri
8.55	1	folfiri
8.55	1	folfiri
8.55	1	folfiri
9.01	1	folfiri
9.01	1	folfiri
9.01	1	folfiri
9.01	1	folfiri
9.01	1	folfiri
9.2	1	folfiri
9.2	1	folfiri
9.2	1	folfiri
9.2	1	folfiri
9.2	1	folfiri
9.2	1	folfiri
9.2	1	folfiri
9.71	1	folfiri
9.71	1	folfiri
9.71	1	folfiri
10.2	1	folfiri
10.2	1	folfiri
10.3	1	folfiri
10.3	1	folfiri
10.7	1	folfiri
10.7	1	folfiri
10.7	1	folfiri
10.8	1	folfiri
11.2	1	folfiri
11.2	1	folfiri
11.2	1	folfiri
11.3	1	folfiri
11.6	1	folfiri
11.7	1	folfiri
11.7	1	folfiri
12.1	1	folfiri
12.1	1	folfiri
12.1	1	folfiri
12.1	1	folfiri
12.4	1	folfiri
12.4	1	folfiri
12.4	1	folfiri
12.4	1	folfiri
12.4	1	folfiri
12.4	1	folfiri
12.5	1	folfiri
12.9	1	folfiri
12.9	1	folfiri
12.9	1	folfiri
12.9	1	folfiri
13.2	1	folfiri
13.2	1	folfiri
13.2	1	folfiri
13.2	1	folfiri
13.2	1	folfiri
13.7	1	folfiri
13.7	1	folfiri
13.7	1	folfiri
13.7	1	folfiri
14.2	1	folfiri
14.2	1	folfiri
14.2	1	folfiri
14.2	1	folfiri
14.6	1	folfiri
14.6	1	folfiri
14.6	1	folfiri
14.6	1	folfiri
14.7	1	folfiri
15	1	folfiri
15	1	folfiri
15	1	folfiri
15	1	folfiri
15.1	1	folfiri
15.4	1	folfiri
15.4	1	folfiri
15.4	1	folfiri
15.5	1	folfiri
16	1	folfiri
16	1	folfiri
16.1	1	folfiri
16.4	1	folfiri
16.4	1	folfiri
16.4	1	folfiri
16.4	1	folfiri
16.9	1	folfiri
16.9	1	folfiri
17	1	folfiri
17	1	folfiri
17.4	1	folfiri
17.6	1	folfiri
18	1	folfiri
18.1	1	folfiri
18.5	1	folfiri
18.5	1	folfiri
18.5	1	folfiri
18.6	1	folfiri
19.1	1	folfiri
20.2	1	folfiri
20.7	1	folfiri
20.8	1	folfiri
21.1	1	folfiri
21.7	1	folfiri
21.8	1	folfiri
22.2	1	folfiri
22.2	1	folfiri
22.2	1	folfiri
22.7	1	folfiri
22.7	1	folfiri
22.7	1	folfiri
22.7	1	folfiri
23.1	1	folfiri
23.1	1	folfiri
23.1	1	folfiri
23.1	1	folfiri
23.6	1	folfiri
23.6	1	folfiri
23.7	1	folfiri
23.7	1	folfiri
24	1	folfiri
24	1	folfiri
24	1	folfiri
24.6	1	folfiri
25	1	folfiri
25.1	1	folfiri
25.2	1	folfiri
25.7	1	folfiri
26.1	1	folfiri
26.6	1	folfiri
26.6	1	folfiri
27.1	1	folfiri
27.2	1	folfiri
27.7	1	folfiri
28.2	1	folfiri
28.2	1	folfiri
28.7	1	folfiri
28.7	1	folfiri
28.7	1	folfiri
29.2	1	folfiri
30.3	1	folfiri
30.3	1	folfiri
31	1	folfiri
32.5	1	folfiri
32.6	1	folfiri
33	1	folfiri
33.3	1	folfiri
33.7	1	folfiri
34.1	1	folfiri
36.3	1	folfiri
36.3	1	folfiri
36.8	1	folfiri
36.8	1	folfiri
37.3	1	folfiri
37.8	1	folfiri
38.3	1	folfiri
40.9	1	folfiri
46.3	1	folfiri
0.463	0	folfiri
1.205	0	folfiri
1.86	0	folfiri
2.31	0	folfiri
3.39	0	folfiri
3.705	0	folfiri
3.96	0	folfiri
4.45	0	folfiri
4.925	0	folfiri
5.165	0	folfiri
5.545	0	folfiri
5.9	0	folfiri
6.505	0	folfiri
6.83	0	folfiri
7.105	0	folfiri
7.46	0	folfiri
7.46	0	folfiri
7.895	0	folfiri
8.345	0	folfiri
8.345	0	folfiri
8.78	0	folfiri
13.05	0	folfiri
14	0	folfiri
16.45	0	folfiri
22.45	0	folfiri
30.7	0	folfiri
31.1	0	folfiri
31.6	0	folfiri
32.25	0	folfiri
32.55	0	folfiri
33.9	0	folfiri
35.1	0	folfiri
36.55	0	folfiri
37.05	0	folfiri
37.55	0	folfiri
38.05	0	folfiri
38.05	0	folfiri
38.7	0	folfiri
40.05	0	folfiri
40.95	0	folfiri
42.45	0	folfiri
42.95	0	folfiri
43.45	0	folfiri
43.95	0	folfiri
44.45	0	folfiri
46.4	0	folfiri
