## Supplementary data files for "Cancer patient survival can be accurately parameterized, revealing time-dependent therapeutic effects and doubling the precision of small trials": 20050181_2B.csv

Time	Event	Arm
0.471	1	panitumumab_folfiri
0.821	1	panitumumab_folfiri
0.895	1	panitumumab_folfiri
0.998	1	panitumumab_folfiri
1.14	1	panitumumab_folfiri
1.37	1	panitumumab_folfiri
1.43	1	panitumumab_folfiri
1.77	1	panitumumab_folfiri
1.84	1	panitumumab_folfiri
1.89	1	panitumumab_folfiri
1.89	1	panitumumab_folfiri
1.91	1	panitumumab_folfiri
1.95	1	panitumumab_folfiri
2.08	1	panitumumab_folfiri
2.44	1	panitumumab_folfiri
2.55	1	panitumumab_folfiri
2.59	1	panitumumab_folfiri
2.59	1	panitumumab_folfiri
2.63	1	panitumumab_folfiri
2.71	1	panitumumab_folfiri
2.75	1	panitumumab_folfiri
2.8	1	panitumumab_folfiri
3.26	1	panitumumab_folfiri
3.6	1	panitumumab_folfiri
3.66	1	panitumumab_folfiri
3.85	1	panitumumab_folfiri
3.85	1	panitumumab_folfiri
3.98	1	panitumumab_folfiri
4.02	1	panitumumab_folfiri
4.04	1	panitumumab_folfiri
4.17	1	panitumumab_folfiri
4.19	1	panitumumab_folfiri
4.24	1	panitumumab_folfiri
4.42	1	panitumumab_folfiri
4.49	1	panitumumab_folfiri
4.56	1	panitumumab_folfiri
4.67	1	panitumumab_folfiri
4.94	1	panitumumab_folfiri
5.06	1	panitumumab_folfiri
5.16	1	panitumumab_folfiri
5.22	1	panitumumab_folfiri
5.3	1	panitumumab_folfiri
5.36	1	panitumumab_folfiri
5.73	1	panitumumab_folfiri
5.79	1	panitumumab_folfiri
5.84	1	panitumumab_folfiri
5.93	1	panitumumab_folfiri
6.13	1	panitumumab_folfiri
6.13	1	panitumumab_folfiri
6.36	1	panitumumab_folfiri
6.39	1	panitumumab_folfiri
6.41	1	panitumumab_folfiri
6.49	1	panitumumab_folfiri
6.5	1	panitumumab_folfiri
6.51	1	panitumumab_folfiri
6.54	1	panitumumab_folfiri
6.71	1	panitumumab_folfiri
6.8	1	panitumumab_folfiri
6.83	1	panitumumab_folfiri
6.98	1	panitumumab_folfiri
7.02	1	panitumumab_folfiri
7.06	1	panitumumab_folfiri
7.12	1	panitumumab_folfiri
7.2	1	panitumumab_folfiri
7.27	1	panitumumab_folfiri
7.37	1	panitumumab_folfiri
7.39	1	panitumumab_folfiri
7.55	1	panitumumab_folfiri
7.57	1	panitumumab_folfiri
7.62	1	panitumumab_folfiri
7.7	1	panitumumab_folfiri
7.74	1	panitumumab_folfiri
7.75	1	panitumumab_folfiri
7.77	1	panitumumab_folfiri
7.83	1	panitumumab_folfiri
7.83	1	panitumumab_folfiri
7.87	1	panitumumab_folfiri
7.96	1	panitumumab_folfiri
8.02	1	panitumumab_folfiri
8.52	1	panitumumab_folfiri
8.53	1	panitumumab_folfiri
8.56	1	panitumumab_folfiri
8.62	1	panitumumab_folfiri
8.64	1	panitumumab_folfiri
8.73	1	panitumumab_folfiri
8.87	1	panitumumab_folfiri
9.13	1	panitumumab_folfiri
9.24	1	panitumumab_folfiri
9.28	1	panitumumab_folfiri
9.29	1	panitumumab_folfiri
9.57	1	panitumumab_folfiri
9.64	1	panitumumab_folfiri
9.75	1	panitumumab_folfiri
9.88	1	panitumumab_folfiri
9.92	1	panitumumab_folfiri
10	1	panitumumab_folfiri
10	1	panitumumab_folfiri
10.1	1	panitumumab_folfiri
10.2	1	panitumumab_folfiri
10.4	1	panitumumab_folfiri
10.5	1	panitumumab_folfiri
10.5	1	panitumumab_folfiri
10.5	1	panitumumab_folfiri
10.7	1	panitumumab_folfiri
10.9	1	panitumumab_folfiri
11.1	1	panitumumab_folfiri
11.1	1	panitumumab_folfiri
11.3	1	panitumumab_folfiri
11.3	1	panitumumab_folfiri
11.4	1	panitumumab_folfiri
11.5	1	panitumumab_folfiri
11.5	1	panitumumab_folfiri
11.6	1	panitumumab_folfiri
11.7	1	panitumumab_folfiri
11.8	1	panitumumab_folfiri
11.8	1	panitumumab_folfiri
11.9	1	panitumumab_folfiri
12	1	panitumumab_folfiri
12.1	1	panitumumab_folfiri
12.2	1	panitumumab_folfiri
12.5	1	panitumumab_folfiri
12.5	1	panitumumab_folfiri
12.7	1	panitumumab_folfiri
12.7	1	panitumumab_folfiri
13	1	panitumumab_folfiri
13.1	1	panitumumab_folfiri
13.1	1	panitumumab_folfiri
13.2	1	panitumumab_folfiri
13.3	1	panitumumab_folfiri
13.4	1	panitumumab_folfiri
13.5	1	panitumumab_folfiri
13.6	1	panitumumab_folfiri
13.6	1	panitumumab_folfiri
13.7	1	panitumumab_folfiri
13.7	1	panitumumab_folfiri
13.7	1	panitumumab_folfiri
13.8	1	panitumumab_folfiri
13.8	1	panitumumab_folfiri
14	1	panitumumab_folfiri
14.1	1	panitumumab_folfiri
14.2	1	panitumumab_folfiri
14.2	1	panitumumab_folfiri
14.2	1	panitumumab_folfiri
14.4	1	panitumumab_folfiri
14.4	1	panitumumab_folfiri
14.5	1	panitumumab_folfiri
14.6	1	panitumumab_folfiri
14.7	1	panitumumab_folfiri
14.8	1	panitumumab_folfiri
14.9	1	panitumumab_folfiri
15	1	panitumumab_folfiri
15.1	1	panitumumab_folfiri
15.1	1	panitumumab_folfiri
15.3	1	panitumumab_folfiri
15.9	1	panitumumab_folfiri
16.1	1	panitumumab_folfiri
16.3	1	panitumumab_folfiri
16.4	1	panitumumab_folfiri
16.5	1	panitumumab_folfiri
16.7	1	panitumumab_folfiri
16.8	1	panitumumab_folfiri
16.9	1	panitumumab_folfiri
17	1	panitumumab_folfiri
17	1	panitumumab_folfiri
17.1	1	panitumumab_folfiri
17.1	1	panitumumab_folfiri
17.2	1	panitumumab_folfiri
17.3	1	panitumumab_folfiri
17.3	1	panitumumab_folfiri
17.6	1	panitumumab_folfiri
18	1	panitumumab_folfiri
18.7	1	panitumumab_folfiri
19.3	1	panitumumab_folfiri
19.4	1	panitumumab_folfiri
19.5	1	panitumumab_folfiri
19.7	1	panitumumab_folfiri
20	1	panitumumab_folfiri
20.8	1	panitumumab_folfiri
20.8	1	panitumumab_folfiri
21.1	1	panitumumab_folfiri
21.6	1	panitumumab_folfiri
21.7	1	panitumumab_folfiri
21.7	1	panitumumab_folfiri
21.7	1	panitumumab_folfiri
22.1	1	panitumumab_folfiri
22.1	1	panitumumab_folfiri
22.2	1	panitumumab_folfiri
22.2	1	panitumumab_folfiri
22.4	1	panitumumab_folfiri
22.6	1	panitumumab_folfiri
23	1	panitumumab_folfiri
23.4	1	panitumumab_folfiri
23.9	1	panitumumab_folfiri
24.2	1	panitumumab_folfiri
24.2	1	panitumumab_folfiri
24.7	1	panitumumab_folfiri
24.8	1	panitumumab_folfiri
25.7	1	panitumumab_folfiri
25.8	1	panitumumab_folfiri
26.2	1	panitumumab_folfiri
26.3	1	panitumumab_folfiri
26.5	1	panitumumab_folfiri
26.6	1	panitumumab_folfiri
28.1	1	panitumumab_folfiri
28.2	1	panitumumab_folfiri
28.3	1	panitumumab_folfiri
30	1	panitumumab_folfiri
30.1	1	panitumumab_folfiri
30.9	1	panitumumab_folfiri
32.2	1	panitumumab_folfiri
33.1	1	panitumumab_folfiri
33.1	1	panitumumab_folfiri
33.8	1	panitumumab_folfiri
34.7	1	panitumumab_folfiri
34.7	1	panitumumab_folfiri
35.7	1	panitumumab_folfiri
35.7	1	panitumumab_folfiri
37	1	panitumumab_folfiri
37	1	panitumumab_folfiri
39.9	1	panitumumab_folfiri
1.014	0	panitumumab_folfiri
2.005	0	panitumumab_folfiri
3.545	0	panitumumab_folfiri
4.105	0	panitumumab_folfiri
4.585	0	panitumumab_folfiri
5.11	0	panitumumab_folfiri
5.61	0	panitumumab_folfiri
7.095	0	panitumumab_folfiri
8.04	0	panitumumab_folfiri
30.8	0	panitumumab_folfiri
31.45	0	panitumumab_folfiri
32.25	0	panitumumab_folfiri
34.45	0	panitumumab_folfiri
37.45	0	panitumumab_folfiri
39.55	0	panitumumab_folfiri
40.05	0	panitumumab_folfiri
40.55	0	panitumumab_folfiri
41.05	0	panitumumab_folfiri
0.746	1	folfiri
0.746	1	folfiri
1.02	1	folfiri
1.64	1	folfiri
1.64	1	folfiri
1.69	1	folfiri
1.72	1	folfiri
1.81	1	folfiri
2.08	1	folfiri
2.14	1	folfiri
2.22	1	folfiri
2.29	1	folfiri
2.42	1	folfiri
2.42	1	folfiri
2.5	1	folfiri
2.66	1	folfiri
2.66	1	folfiri
2.87	1	folfiri
2.98	1	folfiri
3.07	1	folfiri
3.2	1	folfiri
3.2	1	folfiri
3.2	1	folfiri
3.25	1	folfiri
3.36	1	folfiri
3.36	1	folfiri
3.49	1	folfiri
3.49	1	folfiri
3.49	1	folfiri
3.55	1	folfiri
3.55	1	folfiri
3.63	1	folfiri
3.76	1	folfiri
3.76	1	folfiri
3.76	1	folfiri
3.86	1	folfiri
4.05	1	folfiri
4.2	1	folfiri
4.2	1	folfiri
4.23	1	folfiri
4.23	1	folfiri
4.34	1	folfiri
4.34	1	folfiri
4.54	1	folfiri
4.8	1	folfiri
5	1	folfiri
5.08	1	folfiri
5.25	1	folfiri
5.44	1	folfiri
5.59	1	folfiri
6.04	1	folfiri
6.23	1	folfiri
6.23	1	folfiri
6.23	1	folfiri
6.23	1	folfiri
6.23	1	folfiri
6.3	1	folfiri
6.6	1	folfiri
6.6	1	folfiri
6.6	1	folfiri
6.6	1	folfiri
6.64	1	folfiri
6.77	1	folfiri
6.77	1	folfiri
6.93	1	folfiri
6.93	1	folfiri
6.94	1	folfiri
7.15	1	folfiri
7.15	1	folfiri
7.28	1	folfiri
7.28	1	folfiri
7.34	1	folfiri
7.48	1	folfiri
7.48	1	folfiri
7.48	1	folfiri
7.65	1	folfiri
7.73	1	folfiri
7.73	1	folfiri
7.98	1	folfiri
7.98	1	folfiri
7.98	1	folfiri
8.06	1	folfiri
8.2	1	folfiri
8.38	1	folfiri
8.38	1	folfiri
8.38	1	folfiri
8.43	1	folfiri
8.58	1	folfiri
8.58	1	folfiri
8.71	1	folfiri
8.77	1	folfiri
8.93	1	folfiri
8.93	1	folfiri
9.2	1	folfiri
9.2	1	folfiri
9.32	1	folfiri
9.32	1	folfiri
9.32	1	folfiri
9.94	1	folfiri
10.1	1	folfiri
10.1	1	folfiri
10.2	1	folfiri
10.3	1	folfiri
10.3	1	folfiri
10.3	1	folfiri
10.3	1	folfiri
10.4	1	folfiri
10.4	1	folfiri
10.4	1	folfiri
10.4	1	folfiri
10.5	1	folfiri
10.6	1	folfiri
10.8	1	folfiri
10.8	1	folfiri
10.8	1	folfiri
11.1	1	folfiri
11.1	1	folfiri
11.1	1	folfiri
11.1	1	folfiri
11.1	1	folfiri
11.1	1	folfiri
11.3	1	folfiri
11.3	1	folfiri
11.3	1	folfiri
11.3	1	folfiri
11.4	1	folfiri
11.4	1	folfiri
11.7	1	folfiri
11.9	1	folfiri
12.2	1	folfiri
12.3	1	folfiri
12.3	1	folfiri
12.3	1	folfiri
12.4	1	folfiri
12.5	1	folfiri
12.7	1	folfiri
12.7	1	folfiri
12.9	1	folfiri
12.9	1	folfiri
13.1	1	folfiri
13.1	1	folfiri
13.1	1	folfiri
13.3	1	folfiri
13.3	1	folfiri
13.4	1	folfiri
13.4	1	folfiri
13.5	1	folfiri
13.8	1	folfiri
13.8	1	folfiri
13.8	1	folfiri
13.8	1	folfiri
14	1	folfiri
14	1	folfiri
14.3	1	folfiri
14.3	1	folfiri
14.3	1	folfiri
14.5	1	folfiri
14.5	1	folfiri
14.6	1	folfiri
14.6	1	folfiri
14.8	1	folfiri
14.8	1	folfiri
15.1	1	folfiri
15.1	1	folfiri
15.2	1	folfiri
15.2	1	folfiri
15.8	1	folfiri
16.3	1	folfiri
16.4	1	folfiri
16.4	1	folfiri
16.4	1	folfiri
16.6	1	folfiri
16.6	1	folfiri
16.8	1	folfiri
16.8	1	folfiri
17	1	folfiri
17	1	folfiri
17.3	1	folfiri
17.4	1	folfiri
17.5	1	folfiri
17.7	1	folfiri
18.4	1	folfiri
18.4	1	folfiri
19.5	1	folfiri
20	1	folfiri
20.4	1	folfiri
20.4	1	folfiri
20.7	1	folfiri
21	1	folfiri
21.5	1	folfiri
21.9	1	folfiri
22.1	1	folfiri
22.4	1	folfiri
22.4	1	folfiri
22.5	1	folfiri
22.9	1	folfiri
23	1	folfiri
23.5	1	folfiri
25.5	1	folfiri
25.5	1	folfiri
25.6	1	folfiri
26.4	1	folfiri
26.4	1	folfiri
26.4	1	folfiri
26.8	1	folfiri
27	1	folfiri
27.2	1	folfiri
27.9	1	folfiri
28	1	folfiri
28.2	1	folfiri
28.2	1	folfiri
28.8	1	folfiri
29.1	1	folfiri
29.1	1	folfiri
30.2	1	folfiri
30.2	1	folfiri
30.2	1	folfiri
30.3	1	folfiri
30.4	1	folfiri
31.1	1	folfiri
32.2	1	folfiri
36	1	folfiri
37.2	1	folfiri
0.37	0	folfiri
0.7765	0	folfiri
1.14	0	folfiri
1.49	0	folfiri
1.9	0	folfiri
2.355	0	folfiri
2.69	0	folfiri
3.81	0	folfiri
4.58	0	folfiri
5.345	0	folfiri
10.02	0	folfiri
11	0	folfiri
18.95	0	folfiri
19.75	0	folfiri
31.45	0	folfiri
33.35	0	folfiri
33.75	0	folfiri
34.15	0	folfiri
34.45	0	folfiri
34.85	0	folfiri
35.25	0	folfiri
35.65	0	folfiri
37.45	0	folfiri
40.45	0	folfiri
42.25	0	folfiri
