## Supplementary data files for "Cancer patient survival can be accurately parameterized, revealing time-dependent therapeutic effects and doubling the precision of small trials": A001_2.csv

Time	Event	Arm
0.117	1	A
0.252	1	A
0.271	1	A
0.293	1	A
0.336	1	A
0.357	1	A
0.559	1	A
0.576	1	A
0.621	1	A
0.678	1	A
0.701	1	A
0.709	1	A
0.727	1	A
0.747	1	A
0.754	1	A
0.771	1	A
0.79	1	A
0.945	1	A
1.03	1	A
1.03	1	A
1.04	1	A
1.05	1	A
1.06	1	A
1.1	1	A
1.1	1	A
1.11	1	A
1.16	1	A
1.27	1	A
1.3	1	A
1.36	1	A
1.37	1	A
1.39	1	A
1.41	1	A
1.41	1	A
1.42	1	A
1.58	1	A
1.64	1	A
1.66	1	A
1.67	1	A
1.7	1	A
1.72	1	A
1.75	1	A
1.97	1	A
2	1	A
2.05	1	A
2.08	1	A
2.09	1	A
2.13	1	A
2.14	1	A
2.2	1	A
2.38	1	A
2.39	1	A
2.4	1	A
2.47	1	A
2.55	1	A
2.59	1	A
2.62	1	A
2.67	1	A
2.72	1	A
2.75	1	A
2.77	1	A
2.82	1	A
3	1	A
3.01	1	A
3.03	1	A
3.29	1	A
3.32	1	A
3.51	1	A
3.53	1	A
3.78	1	A
3.84	1	A
3.89	1	A
3.99	1	A
4.3	1	A
4.41	1	A
4.49	1	A
4.52	1	A
4.55	1	A
4.66	1	A
4.68	1	A
4.97	1	A
5.18	1	A
5.22	1	A
0.399	0	A
0.799	0	A
1.195	0	A
1.595	0	A
2.095	0	A
2.195	0	A
2.295	0	A
2.395	0	A
2.495	0	A
2.595	0	A
2.695	0	A
2.795	0	A
2.895	0	A
2.995	0	A
3.095	0	A
3.195	0	A
3.295	0	A
3.395	0	A
3.49	0	A
3.595	0	A
3.695	0	A
3.79	0	A
3.895	0	A
4.025	0	A
4.045	0	A
4.065	0	A
4.085	0	A
4.105	0	A
4.125	0	A
4.145	0	A
4.165	0	A
4.185	0	A
4.205	0	A
4.225	0	A
4.25	0	A
4.265	0	A
4.295	0	A
4.315	0	A
4.34	0	A
4.34	0	A
4.375	0	A
4.4	0	A
4.415	0	A
4.435	0	A
4.455	0	A
4.475	0	A
4.495	0	A
4.515	0	A
4.535	0	A
4.555	0	A
4.585	0	A
4.605	0	A
4.625	0	A
4.645	0	A
4.665	0	A
4.685	0	A
4.705	0	A
4.725	0	A
4.745	0	A
4.765	0	A
4.785	0	A
4.805	0	A
4.82	0	A
4.845	0	A
4.865	0	A
4.89	0	A
4.92	0	A
4.945	0	A
4.945	0	A
4.975	0	A
4.995	0	A
5.015	0	A
5.035	0	A
5.06	0	A
5.08	0	A
5.095	0	A
5.115	0	A
5.145	0	A
5.165	0	A
5.185	0	A
5.205	0	A
5.225	0	A
5.245	0	A
5.265	0	A
5.285	0	A
5.305	0	A
5.325	0	A
5.35	0	A
5.365	0	A
5.39	0	A
5.405	0	A
5.435	0	A
5.455	0	A
5.475	0	A
5.49	0	A
5.53	0	A
5.53	0	A
5.53	0	A
5.595	0	A
5.595	0	A
5.595	0	A
5.635	0	A
5.655	0	A
5.675	0	A
5.695	0	A
5.725	0	A
5.725	0	A
5.765	0	A
5.785	0	A
5.81	0	A
5.825	0	A
5.85	0	A
5.865	0	A
5.885	0	A
5.905	0	A
5.925	0	A
5.955	0	A
5.955	0	A
5.99	0	A
5.99	0	A
5.99	0	A
5.99	0	A
5.99	0	A
5.99	0	A
5.99	0	A
5.99	0	A
5.99	0	A
5.99	0	A
5.99	0	A
5.99	0	A
5.99	0	A
5.99	0	A
5.99	0	A
5.99	0	A
5.99	0	A
5.99	0	A
5.99	0	A
5.99	0	A
5.99	0	A
5.99	0	A
5.99	0	A
5.99	0	A
5.99	0	A
5.99	0	A
5.99	0	A
5.99	0	A
5.99	0	A
5.99	0	A
5.99	0	A
5.99	0	A
5.99	0	A
5.99	0	A
5.99	0	A
5.99	0	A
5.99	0	A
5.99	0	A
5.99	0	A
5.99	0	A
5.99	0	A
5.99	0	A
5.99	0	A
0.118	1	B
0.347	1	B
0.347	1	B
0.678	1	B
0.682	1	B
0.825	1	B
0.825	1	B
0.905	1	B
0.991	1	B
0.999	1	B
1.02	1	B
1.12	1	B
1.13	1	B
1.31	1	B
1.32	1	B
1.43	1	B
1.57	1	B
1.57	1	B
1.57	1	B
1.59	1	B
1.71	1	B
1.71	1	B
1.78	1	B
1.85	1	B
1.85	1	B
1.86	1	B
2	1	B
2.01	1	B
2.03	1	B
2.13	1	B
2.13	1	B
2.21	1	B
2.29	1	B
2.33	1	B
2.34	1	B
2.35	1	B
2.62	1	B
2.63	1	B
2.65	1	B
2.71	1	B
2.71	1	B
2.73	1	B
2.86	1	B
2.87	1	B
3.01	1	B
3.01	1	B
3.08	1	B
3.24	1	B
3.3	1	B
3.3	1	B
3.3	1	B
3.46	1	B
3.48	1	B
3.61	1	B
3.62	1	B
3.63	1	B
3.75	1	B
3.91	1	B
3.96	1	B
3.97	1	B
4.03	1	B
4.03	1	B
4.11	1	B
4.18	1	B
4.19	1	B
4.34	1	B
4.39	1	B
4.48	1	B
4.51	1	B
4.68	1	B
5.04	1	B
5.28	1	B
5.68	1	B
5.77	1	B
5.9	1	B
0.9995	0	B
2.065	0	B
2.135	0	B
2.205	0	B
2.25	0	B
2.345	0	B
2.39	0	B
2.485	0	B
2.56	0	B
2.625	0	B
2.68	0	B
2.765	0	B
2.825	0	B
2.905	0	B
2.98	0	B
3.045	0	B
3.135	0	B
3.185	0	B
3.275	0	B
3.325	0	B
3.395	0	B
3.465	0	B
3.535	0	B
3.575	0	B
3.705	0	B
3.705	0	B
3.815	0	B
3.875	0	B
3.955	0	B
4.045	0	B
4.065	0	B
4.085	0	B
4.105	0	B
4.145	0	B
4.145	0	B
4.145	0	B
4.145	0	B
4.195	0	B
4.215	0	B
4.235	0	B
4.255	0	B
4.3	0	B
4.3	0	B
4.3	0	B
4.3	0	B
4.345	0	B
4.365	0	B
4.385	0	B
4.395	0	B
4.445	0	B
4.445	0	B
4.445	0	B
4.445	0	B
4.495	0	B
4.515	0	B
4.525	0	B
4.545	0	B
4.6	0	B
4.6	0	B
4.6	0	B
4.6	0	B
4.6	0	B
4.655	0	B
4.675	0	B
4.695	0	B
4.715	0	B
4.765	0	B
4.765	0	B
4.765	0	B
4.765	0	B
4.765	0	B
4.825	0	B
4.845	0	B
4.865	0	B
4.875	0	B
4.895	0	B
4.945	0	B
4.945	0	B
4.945	0	B
4.945	0	B
4.995	0	B
5.005	0	B
5.025	0	B
5.045	0	B
5.105	0	B
5.105	0	B
5.105	0	B
5.105	0	B
5.105	0	B
5.155	0	B
5.175	0	B
5.195	0	B
5.215	0	B
5.235	0	B
5.26	0	B
5.26	0	B
5.285	0	B
5.305	0	B
5.325	0	B
5.345	0	B
5.365	0	B
5.42	0	B
5.42	0	B
5.42	0	B
5.42	0	B
5.42	0	B
5.475	0	B
5.485	0	B
5.505	0	B
5.525	0	B
5.545	0	B
5.6	0	B
5.6	0	B
5.6	0	B
5.6	0	B
5.6	0	B
5.655	0	B
5.675	0	B
5.695	0	B
5.74	0	B
5.74	0	B
5.74	0	B
5.74	0	B
5.785	0	B
5.805	0	B
5.825	0	B
5.845	0	B
5.875	0	B
5.875	0	B
5.875	0	B
5.915	0	B
5.935	0	B
5.955	0	B
5.97	0	B
5.97	0	B
5.97	0	B
5.97	0	B
5.97	0	B
5.97	0	B
5.97	0	B
5.97	0	B
5.97	0	B
5.97	0	B
5.97	0	B
5.97	0	B
5.97	0	B
5.97	0	B
5.97	0	B
5.97	0	B
5.97	0	B
5.97	0	B
5.97	0	B
5.97	0	B
5.97	0	B
5.97	0	B
5.97	0	B
5.97	0	B
5.97	0	B
5.97	0	B
5.97	0	B
5.97	0	B
5.97	0	B
5.97	0	B
5.97	0	B
5.97	0	B
5.97	0	B
5.97	0	B
5.97	0	B
5.97	0	B
5.97	0	B
5.97	0	B
5.97	0	B
5.97	0	B
5.97	0	B
5.97	0	B
5.97	0	B
5.97	0	B
5.97	0	B
5.97	0	B
5.97	0	B
