## Supplementary data files for "Cancer patient survival can be accurately parameterized, revealing time-dependent therapeutic effects and doubling the precision of small trials": A003_2A.csv

Time	Event	Arm
1.01	1	pci
2.07	1	pci
2.34	1	pci
4.08	1	pci
4.22	1	pci
6.09	1	pci
6.49	1	pci
7.02	1	pci
7.68	1	pci
8.35	1	pci
8.49	1	pci
9.02	1	pci
9.29	1	pci
10	1	pci
10.4	1	pci
10.5	1	pci
11.2	1	pci
11.7	1	pci
12.4	1	pci
13.2	1	pci
14.8	1	pci
15.4	1	pci
16	1	pci
17.3	1	pci
18.4	1	pci
19.9	1	pci
21	1	pci
21.9	1	pci
22.9	1	pci
26	1	pci
26.1	1	pci
27	1	pci
27.3	1	pci
27.5	1	pci
27.6	1	pci
28.1	1	pci
28.4	1	pci
29.1	1	pci
30.8	1	pci
33.8	1	pci
34.1	1	pci
35.9	1	pci
37.1	1	pci
38.5	1	pci
43.1	1	pci
45.2	1	pci
47.5	1	pci
52	1	pci
53.4	1	pci
57.2	1	pci
2.025	0	pci
4.035	0	pci
7.285	0	pci
8.455	0	pci
9.625	0	pci
10.85	0	pci
13.95	0	pci
15.95	0	pci
20.95	0	pci
25.95	0	pci
27.95	0	pci
31.95	0	pci
33.95	0	pci
38.95	0	pci
44.95	0	pci
48.85	0	pci
49.75	0	pci
50.55	0	pci
51.45	0	pci
52.25	0	pci
53.15	0	pci
56.85	0	pci
59.8	0	pci
59.8	0	pci
59.8	0	pci
59.8	0	pci
59.8	0	pci
59.8	0	pci
59.8	0	pci
59.8	0	pci
59.8	0	pci
0.901	1	control
1.47	1	control
1.87	1	control
2	1	control
2.21	1	control
2.34	1	control
2.67	1	control
2.94	1	control
3.34	1	control
3.75	1	control
4.55	1	control
5.29	1	control
5.42	1	control
5.55	1	control
5.68	1	control
5.69	1	control
6.16	1	control
6.42	1	control
7.62	1	control
8.63	1	control
9.69	1	control
10.3	1	control
10.4	1	control
11.2	1	control
11.6	1	control
12.4	1	control
13.8	1	control
14.6	1	control
16	1	control
17	1	control
18.5	1	control
19	1	control
19.5	1	control
20.3	1	control
21.1	1	control
21.3	1	control
23.6	1	control
25.4	1	control
25.5	1	control
25.5	1	control
28.5	1	control
29.8	1	control
31.4	1	control
32.1	1	control
34.4	1	control
35.7	1	control
38.7	1	control
41.9	1	control
47	1	control
49.9	1	control
54.9	1	control
1.525	0	control
2.995	0	control
4.545	0	control
6.885	0	control
7.75	0	control
8.575	0	control
9.485	0	control
10.35	0	control
11.15	0	control
19.45	0	control
20.95	0	control
22.45	0	control
37.95	0	control
39.95	0	control
44.95	0	control
49.95	0	control
51.95	0	control
56.85	0	control
59.8	0	control
59.8	0	control
59.8	0	control
59.8	0	control
59.8	0	control
59.8	0	control
