## Supplementary data files for "Cancer patient survival can be accurately parameterized, revealing time-dependent therapeutic effects and doubling the precision of small trials": A003_2B.csv

Time	Event	Arm
0.931	1	pci
1.47	1	pci
2.33	1	pci
4.14	1	pci
5.28	1	pci
5.95	1	pci
6.75	1	pci
7.55	1	pci
8.23	1	pci
8.48	1	pci
9.15	1	pci
9.63	1	pci
10.4	1	pci
11.1	1	pci
11.6	1	pci
12.9	1	pci
13.6	1	pci
14	1	pci
15.6	1	pci
15.8	1	pci
16	1	pci
16.7	1	pci
17.9	1	pci
19.5	1	pci
19.9	1	pci
20.7	1	pci
21.5	1	pci
22.1	1	pci
23.1	1	pci
23.5	1	pci
24.1	1	pci
24.8	1	pci
26.4	1	pci
26.8	1	pci
27.4	1	pci
28.4	1	pci
29	1	pci
29.2	1	pci
30	1	pci
31.1	1	pci
31.7	1	pci
32.1	1	pci
33.8	1	pci
34.8	1	pci
37.2	1	pci
38.8	1	pci
39.7	1	pci
41.2	1	pci
42.4	1	pci
46.6	1	pci
49.6	1	pci
51.9	1	pci
53.3	1	pci
56.3	1	pci
9.025	0	pci
20.95	0	pci
31.95	0	pci
33.95	0	pci
38.95	0	pci
44.95	0	pci
49.15	0	pci
50.35	0	pci
51.55	0	pci
52.75	0	pci
55.15	0	pci
56.25	0	pci
57.35	0	pci
58.45	0	pci
59.6	0	pci
59.6	0	pci
59.6	0	pci
59.6	0	pci
59.6	0	pci
59.6	0	pci
59.6	0	pci
59.6	0	pci
59.6	0	pci
59.6	0	pci
59.6	0	pci
59.6	0	pci
59.6	0	pci
1.03	1	control
1.76	1	control
3.05	1	control
4.34	1	control
4.73	1	control
5.2	1	control
5.33	1	control
5.59	1	control
5.73	1	control
5.92	1	control
6.79	1	control
7.39	1	control
7.99	1	control
8.73	1	control
9.07	1	control
9.66	1	control
11.5	1	control
12.8	1	control
13.6	1	control
14.1	1	control
15.5	1	control
15.9	1	control
16.8	1	control
17.7	1	control
18.2	1	control
19	1	control
19.7	1	control
20.3	1	control
21.8	1	control
22	1	control
22.4	1	control
22.5	1	control
22.6	1	control
23.4	1	control
24.4	1	control
25.3	1	control
25.8	1	control
27.3	1	control
28	1	control
28.8	1	control
30.2	1	control
31	1	control
32.7	1	control
33.2	1	control
33.8	1	control
34	1	control
36.5	1	control
37.1	1	control
39.2	1	control
41.5	1	control
44.5	1	control
45.3	1	control
50.5	1	control
53.9	1	control
58.4	1	control
37.95	0	control
39.95	0	control
44.95	0	control
49.45	0	control
50.95	0	control
52.45	0	control
55.85	0	control
57.65	0	control
59.5	0	control
59.5	0	control
59.5	0	control
59.5	0	control
59.5	0	control
59.5	0	control
59.5	0	control
59.5	0	control
59.5	0	control
59.5	0	control
59.5	0	control
59.5	0	control
