## Supplementary data files for "Cancer patient survival can be accurately parameterized, revealing time-dependent therapeutic effects and doubling the precision of small trials": A004_1A.csv

Time	Event	Arm
0.405	1	mpt
0.463	1	mpt
0.472	1	mpt
0.639	1	mpt
0.762	1	mpt
1.86	1	mpt
1.96	1	mpt
2.08	1	mpt
2.14	1	mpt
2.33	1	mpt
2.36	1	mpt
2.54	1	mpt
2.73	1	mpt
3.18	1	mpt
3.46	1	mpt
4.4	1	mpt
4.52	1	mpt
4.57	1	mpt
4.6	1	mpt
4.72	1	mpt
4.81	1	mpt
4.84	1	mpt
4.99	1	mpt
5.26	1	mpt
5.55	1	mpt
5.76	1	mpt
5.91	1	mpt
6.12	1	mpt
6.64	1	mpt
6.71	1	mpt
6.74	1	mpt
6.83	1	mpt
6.96	1	mpt
7.03	1	mpt
7.2	1	mpt
7.21	1	mpt
7.23	1	mpt
7.32	1	mpt
7.39	1	mpt
7.78	1	mpt
8.28	1	mpt
8.31	1	mpt
8.34	1	mpt
8.6	1	mpt
8.81	1	mpt
8.93	1	mpt
9.1	1	mpt
9.23	1	mpt
9.88	1	mpt
10.3	1	mpt
10.7	1	mpt
10.8	1	mpt
11.1	1	mpt
11.2	1	mpt
11.3	1	mpt
11.5	1	mpt
11.5	1	mpt
11.8	1	mpt
12.3	1	mpt
12.5	1	mpt
12.6	1	mpt
12.6	1	mpt
12.7	1	mpt
12.8	1	mpt
13	1	mpt
13.4	1	mpt
13.5	1	mpt
13.9	1	mpt
14.2	1	mpt
14.5	1	mpt
14.6	1	mpt
14.7	1	mpt
15.1	1	mpt
15.3	1	mpt
15.8	1	mpt
15.9	1	mpt
16.1	1	mpt
16.2	1	mpt
16.5	1	mpt
16.5	1	mpt
17.3	1	mpt
18.3	1	mpt
18.4	1	mpt
18.5	1	mpt
19.3	1	mpt
19.8	1	mpt
19.9	1	mpt
20.1	1	mpt
20.8	1	mpt
21.1	1	mpt
21.6	1	mpt
21.7	1	mpt
21.8	1	mpt
21.9	1	mpt
21.9	1	mpt
22.5	1	mpt
23.7	1	mpt
23.8	1	mpt
24	1	mpt
24.8	1	mpt
25.2	1	mpt
25.9	1	mpt
26	1	mpt
26.9	1	mpt
27.4	1	mpt
27.6	1	mpt
30.8	1	mpt
32.1	1	mpt
34.8	1	mpt
35.8	1	mpt
0.3535	0	mpt
0.7535	0	mpt
1.115	0	mpt
1.505	0	mpt
1.885	0	mpt
2.26	0	mpt
2.61	0	mpt
3.285	0	mpt
3.515	0	mpt
3.815	0	mpt
4.1	0	mpt
4.34	0	mpt
4.65	0	mpt
4.945	0	mpt
5.185	0	mpt
5.445	0	mpt
5.72	0	mpt
6.335	0	mpt
6.68	0	mpt
7.005	0	mpt
7.335	0	mpt
7.645	0	mpt
8.025	0	mpt
8.355	0	mpt
8.685	0	mpt
9.305	0	mpt
9.575	0	mpt
9.855	0	mpt
10.1	0	mpt
10.4	0	mpt
10.65	0	mpt
11	0	mpt
11.15	0	mpt
11.45	0	mpt
11.75	0	mpt
12.55	0	mpt
13.15	0	mpt
13.75	0	mpt
14.35	0	mpt
15.75	0	mpt
16.45	0	mpt
17.25	0	mpt
18.45	0	mpt
18.95	0	mpt
19.45	0	mpt
19.95	0	mpt
20.45	0	mpt
21.35	0	mpt
21.65	0	mpt
21.95	0	mpt
22.35	0	mpt
22.65	0	mpt
22.9	0	mpt
23.35	0	mpt
23.65	0	mpt
24.9	0	mpt
25.95	0	mpt
27.75	0	mpt
28.45	0	mpt
29.25	0	mpt
30.55	0	mpt
31.15	0	mpt
31.75	0	mpt
32.35	0	mpt
33.95	0	mpt
34.95	0	mpt
36.9	0	mpt
37.95	0	mpt
39	0	mpt
39	0	mpt
39	0	mpt
0.573	1	pt
0.866	1	pt
1.2	1	pt
1.33	1	pt
1.49	1	pt
1.83	1	pt
1.91	1	pt
2.06	1	pt
2.2	1	pt
2.29	1	pt
2.37	1	pt
2.37	1	pt
2.52	1	pt
2.66	1	pt
3.34	1	pt
3.46	1	pt
3.46	1	pt
3.46	1	pt
3.96	1	pt
4.07	1	pt
4.08	1	pt
4.08	1	pt
4.11	1	pt
4.28	1	pt
4.44	1	pt
4.6	1	pt
4.73	1	pt
5.75	1	pt
5.99	1	pt
6.12	1	pt
6.26	1	pt
6.37	1	pt
6.44	1	pt
6.45	1	pt
6.45	1	pt
6.54	1	pt
6.72	1	pt
6.88	1	pt
7.11	1	pt
7.36	1	pt
7.49	1	pt
7.59	1	pt
7.62	1	pt
8.06	1	pt
8.4	1	pt
8.59	1	pt
8.65	1	pt
8.95	1	pt
9.07	1	pt
9.34	1	pt
9.36	1	pt
9.42	1	pt
9.69	1	pt
9.86	1	pt
10.2	1	pt
10.3	1	pt
10.5	1	pt
10.6	1	pt
10.6	1	pt
10.7	1	pt
10.7	1	pt
11.2	1	pt
11.5	1	pt
11.7	1	pt
11.8	1	pt
11.9	1	pt
12	1	pt
12.4	1	pt
12.5	1	pt
12.6	1	pt
13.1	1	pt
13.1	1	pt
13.2	1	pt
13.4	1	pt
13.6	1	pt
14	1	pt
14.1	1	pt
14.3	1	pt
14.5	1	pt
14.5	1	pt
14.5	1	pt
14.9	1	pt
15.2	1	pt
15.3	1	pt
15.4	1	pt
15.5	1	pt
15.9	1	pt
16	1	pt
16	1	pt
16.5	1	pt
16.6	1	pt
17.3	1	pt
18	1	pt
18.3	1	pt
18.5	1	pt
19.3	1	pt
19.6	1	pt
20.3	1	pt
20.4	1	pt
20.8	1	pt
21	1	pt
21.6	1	pt
21.7	1	pt
21.7	1	pt
22.3	1	pt
22.4	1	pt
22.6	1	pt
22.9	1	pt
24.2	1	pt
24.3	1	pt
24.4	1	pt
25	1	pt
26.2	1	pt
26.3	1	pt
26.4	1	pt
26.7	1	pt
28.2	1	pt
28.9	1	pt
29.4	1	pt
30.7	1	pt
30.9	1	pt
31.3	1	pt
32	1	pt
34.3	1	pt
35.3	1	pt
0.2685	0	pt
0.4575	0	pt
0.761	0	pt
0.9185	0	pt
1.15	0	pt
1.44	0	pt
1.63	0	pt
1.87	0	pt
2.09	0	pt
2.33	0	pt
2.59	0	pt
2.865	0	pt
3.4	0	pt
3.815	0	pt
4.16	0	pt
4.56	0	pt
4.975	0	pt
5.355	0	pt
5.715	0	pt
6.685	0	pt
7.31	0	pt
7.875	0	pt
8.455	0	pt
9.565	0	pt
10.05	0	pt
10.55	0	pt
11.05	0	pt
11.55	0	pt
12.75	0	pt
13.45	0	pt
14.25	0	pt
15.45	0	pt
15.85	0	pt
16.25	0	pt
16.75	0	pt
17.15	0	pt
17.55	0	pt
18.45	0	pt
18.95	0	pt
19.5	0	pt
19.95	0	pt
20.45	0	pt
22.45	0	pt
25.45	0	pt
27.5	0	pt
27.95	0	pt
28.45	0	pt
28.95	0	pt
29.45	0	pt
30.75	0	pt
31.55	0	pt
32.35	0	pt
34.05	0	pt
35.05	0	pt
36.45	0	pt
36.95	0	pt
37.45	0	pt
