## Supplementary data files for "Cancer patient survival can be accurately parameterized, revealing time-dependent therapeutic effects and doubling the precision of small trials": A004_1B.csv

Time	Event	Arm
0.445	1	mpt
0.468	1	mpt
0.508	1	mpt
0.703	1	mpt
0.77	1	mpt
1.76	1	mpt
2.12	1	mpt
2.97	1	mpt
3.42	1	mpt
4.47	1	mpt
4.81	1	mpt
5.04	1	mpt
5.1	1	mpt
5.78	1	mpt
6.86	1	mpt
6.99	1	mpt
6.99	1	mpt
7.21	1	mpt
7.25	1	mpt
9	1	mpt
9.1	1	mpt
9.69	1	mpt
10.1	1	mpt
10.3	1	mpt
11.3	1	mpt
11.9	1	mpt
12	1	mpt
12.2	1	mpt
12.5	1	mpt
13.8	1	mpt
13.9	1	mpt
14.1	1	mpt
14.6	1	mpt
14.8	1	mpt
14.9	1	mpt
15.8	1	mpt
16.2	1	mpt
16.5	1	mpt
17.2	1	mpt
17.5	1	mpt
17.7	1	mpt
17.8	1	mpt
18.4	1	mpt
19	1	mpt
19.2	1	mpt
19.8	1	mpt
19.8	1	mpt
19.9	1	mpt
20.4	1	mpt
20.7	1	mpt
21	1	mpt
21.1	1	mpt
21.3	1	mpt
21.7	1	mpt
21.7	1	mpt
21.8	1	mpt
22.1	1	mpt
22.2	1	mpt
22.3	1	mpt
23.2	1	mpt
23.3	1	mpt
23.7	1	mpt
24	1	mpt
24.1	1	mpt
24.1	1	mpt
24.4	1	mpt
24.8	1	mpt
25.1	1	mpt
26	1	mpt
26.3	1	mpt
26.7	1	mpt
26.9	1	mpt
27	1	mpt
27.4	1	mpt
27.7	1	mpt
28.4	1	mpt
28.7	1	mpt
28.8	1	mpt
30.9	1	mpt
31.6	1	mpt
31.8	1	mpt
31.9	1	mpt
32	1	mpt
32.3	1	mpt
33.7	1	mpt
34.1	1	mpt
34.2	1	mpt
34.8	1	mpt
35.6	1	mpt
35.7	1	mpt
36.2	1	mpt
36.6	1	mpt
36.8	1	mpt
37.1	1	mpt
38.3	1	mpt
38.4	1	mpt
39.1	1	mpt
39.2	1	mpt
40.7	1	mpt
41.4	1	mpt
43.9	1	mpt
47.4	1	mpt
47.9	1	mpt
51.3	1	mpt
56.5	1	mpt
0.8785	0	mpt
1.74	0	mpt
2.575	0	mpt
3.445	0	mpt
4.32	0	mpt
5.175	0	mpt
8.015	0	mpt
10.05	0	mpt
14.95	0	mpt
18.95	0	mpt
19.95	0	mpt
20.95	0	mpt
22	0	mpt
22.95	0	mpt
25.45	0	mpt
26.95	0	mpt
28.45	0	mpt
30.75	0	mpt
31.4	0	mpt
32.2	0	mpt
32.95	0	mpt
33.75	0	mpt
34.45	0	mpt
35.25	0	mpt
36.45	0	mpt
36.95	0	mpt
37.45	0	mpt
37.95	0	mpt
38.45	0	mpt
38.85	0	mpt
39.45	0	mpt
40	0	mpt
40.45	0	mpt
40.95	0	mpt
41.45	0	mpt
42.3	0	mpt
42.7	0	mpt
43.15	0	mpt
43.55	0	mpt
43.95	0	mpt
44.25	0	mpt
44.75	0	mpt
45.15	0	mpt
45.5	0	mpt
45.95	0	mpt
46.35	0	mpt
46.75	0	mpt
47.15	0	mpt
47.6	0	mpt
48.4	0	mpt
48.65	0	mpt
48.95	0	mpt
49.3	0	mpt
49.7	0	mpt
49.95	0	mpt
50.35	0	mpt
50.65	0	mpt
50.95	0	mpt
51.45	0	mpt
51.65	0	mpt
51.95	0	mpt
52.35	0	mpt
52.65	0	mpt
52.95	0	mpt
53.35	0	mpt
53.65	0	mpt
54.75	0	mpt
55.55	0	mpt
56.25	0	mpt
57.05	0	mpt
57.8	0	mpt
58.55	0	mpt
59.35	0	mpt
60.1	0	mpt
60.1	0	mpt
60.1	0	mpt
0.612	1	pt
0.759	1	pt
1.21	1	pt
1.43	1	pt
1.71	1	pt
1.86	1	pt
2.03	1	pt
2.36	1	pt
2.6	1	pt
3.32	1	pt
3.5	1	pt
3.66	1	pt
4.23	1	pt
4.85	1	pt
6.03	1	pt
6.59	1	pt
6.91	1	pt
8.12	1	pt
8.71	1	pt
9.37	1	pt
9.37	1	pt
9.37	1	pt
9.37	1	pt
9.45	1	pt
10.1	1	pt
10.4	1	pt
10.7	1	pt
11.6	1	pt
11.7	1	pt
12.3	1	pt
13.1	1	pt
13.2	1	pt
13.3	1	pt
13.6	1	pt
13.7	1	pt
14	1	pt
14.1	1	pt
14.3	1	pt
14.5	1	pt
15	1	pt
15.8	1	pt
16	1	pt
16.4	1	pt
16.5	1	pt
16.9	1	pt
17	1	pt
17.2	1	pt
17.6	1	pt
17.9	1	pt
18.1	1	pt
18.3	1	pt
18.5	1	pt
19.4	1	pt
20	1	pt
20.4	1	pt
20.4	1	pt
20.5	1	pt
21	1	pt
21.1	1	pt
21.6	1	pt
21.7	1	pt
22.5	1	pt
22.9	1	pt
23.6	1	pt
23.8	1	pt
24.1	1	pt
24.3	1	pt
24.4	1	pt
24.4	1	pt
24.6	1	pt
24.9	1	pt
25	1	pt
25.1	1	pt
25.4	1	pt
25.5	1	pt
25.9	1	pt
26	1	pt
26.3	1	pt
27.9	1	pt
28.1	1	pt
28.2	1	pt
28.3	1	pt
28.4	1	pt
28.8	1	pt
29	1	pt
29	1	pt
29.4	1	pt
29.5	1	pt
29.7	1	pt
29.8	1	pt
30	1	pt
30.5	1	pt
30.6	1	pt
30.6	1	pt
30.9	1	pt
32	1	pt
34.1	1	pt
34.3	1	pt
34.4	1	pt
34.5	1	pt
35.1	1	pt
35.2	1	pt
35.3	1	pt
35.4	1	pt
37.5	1	pt
37.7	1	pt
38.3	1	pt
38.4	1	pt
39.3	1	pt
39.8	1	pt
41.5	1	pt
41.6	1	pt
43.7	1	pt
43.9	1	pt
48.8	1	pt
49	1	pt
52.3	1	pt
52.9	1	pt
56.9	1	pt
0.876	0	pt
1.785	0	pt
2.565	0	pt
3.45	0	pt
4.285	0	pt
5.185	0	pt
7.54	0	pt
9.02	0	pt
10.55	0	pt
13.95	0	pt
15.95	0	pt
19.55	0	pt
21.05	0	pt
22.55	0	pt
25.05	0	pt
26.05	0	pt
27.05	0	pt
28.05	0	pt
29.05	0	pt
30.55	0	pt
31.05	0	pt
31.65	0	pt
32.15	0	pt
32.75	0	pt
33.2	0	pt
33.85	0	pt
34.35	0	pt
34.9	0	pt
35.45	0	pt
36.45	0	pt
36.95	0	pt
37.35	0	pt
37.85	0	pt
38.35	0	pt
38.75	0	pt
39.25	0	pt
39.65	0	pt
40.15	0	pt
40.65	0	pt
41.15	0	pt
41.55	0	pt
42.55	0	pt
43.15	0	pt
43.75	0	pt
44.35	0	pt
44.95	0	pt
45.5	0	pt
46.15	0	pt
46.75	0	pt
47.35	0	pt
48.85	0	pt
49.75	0	pt
50.55	0	pt
51.45	0	pt
52.25	0	pt
53.15	0	pt
54.85	0	pt
55.75	0	pt
56.55	0	pt
57.5	0	pt
58.25	0	pt
59.15	0	pt
60	0	pt
