## Supplementary data files for "Cancer patient survival can be accurately parameterized, revealing time-dependent therapeutic effects and doubling the precision of small trials": ACT1_2A.csv

Time	Event	Arm
0.336	1	amrubicin
0.336	1	amrubicin
0.462	1	amrubicin
0.462	1	amrubicin
0.504	1	amrubicin
0.504	1	amrubicin
0.504	1	amrubicin
0.504	1	amrubicin
0.504	1	amrubicin
0.504	1	amrubicin
0.504	1	amrubicin
0.504	1	amrubicin
0.504	1	amrubicin
0.63	1	amrubicin
0.63	1	amrubicin
0.63	1	amrubicin
0.63	1	amrubicin
0.63	1	amrubicin
0.63	1	amrubicin
0.798	1	amrubicin
1.01	1	amrubicin
1.01	1	amrubicin
1.01	1	amrubicin
1.13	1	amrubicin
1.26	1	amrubicin
1.26	1	amrubicin
1.39	1	amrubicin
1.39	1	amrubicin
1.39	1	amrubicin
1.47	1	amrubicin
1.47	1	amrubicin
1.47	1	amrubicin
1.6	1	amrubicin
1.6	1	amrubicin
1.6	1	amrubicin
1.72	1	amrubicin
1.72	1	amrubicin
1.72	1	amrubicin
1.72	1	amrubicin
1.85	1	amrubicin
1.97	1	amrubicin
1.97	1	amrubicin
1.97	1	amrubicin
1.97	1	amrubicin
1.97	1	amrubicin
1.97	1	amrubicin
1.97	1	amrubicin
1.97	1	amrubicin
2.14	1	amrubicin
2.14	1	amrubicin
2.14	1	amrubicin
2.23	1	amrubicin
2.23	1	amrubicin
2.23	1	amrubicin
2.35	1	amrubicin
2.35	1	amrubicin
2.35	1	amrubicin
2.42	1	amrubicin
2.55	1	amrubicin
2.55	1	amrubicin
2.55	1	amrubicin
2.59	1	amrubicin
2.64	1	amrubicin
2.71	1	amrubicin
2.71	1	amrubicin
2.71	1	amrubicin
2.77	1	amrubicin
3.08	1	amrubicin
3.08	1	amrubicin
3.08	1	amrubicin
3.08	1	amrubicin
3.08	1	amrubicin
3.08	1	amrubicin
3.08	1	amrubicin
3.08	1	amrubicin
3.08	1	amrubicin
3.14	1	amrubicin
3.49	1	amrubicin
3.49	1	amrubicin
3.49	1	amrubicin
3.49	1	amrubicin
3.49	1	amrubicin
3.49	1	amrubicin
3.49	1	amrubicin
3.49	1	amrubicin
3.49	1	amrubicin
3.49	1	amrubicin
3.51	1	amrubicin
3.56	1	amrubicin
3.57	1	amrubicin
3.62	1	amrubicin
3.65	1	amrubicin
3.81	1	amrubicin
3.81	1	amrubicin
3.81	1	amrubicin
3.88	1	amrubicin
3.88	1	amrubicin
3.91	1	amrubicin
3.97	1	amrubicin
4	1	amrubicin
4.04	1	amrubicin
4.1	1	amrubicin
4.15	1	amrubicin
4.16	1	amrubicin
4.19	1	amrubicin
4.24	1	amrubicin
4.25	1	amrubicin
4.28	1	amrubicin
4.31	1	amrubicin
4.32	1	amrubicin
4.34	1	amrubicin
4.36	1	amrubicin
4.43	1	amrubicin
4.46	1	amrubicin
4.52	1	amrubicin
4.52	1	amrubicin
4.55	1	amrubicin
4.6	1	amrubicin
4.65	1	amrubicin
4.78	1	amrubicin
4.84	1	amrubicin
4.9	1	amrubicin
4.9	1	amrubicin
4.92	1	amrubicin
4.94	1	amrubicin
4.96	1	amrubicin
5.02	1	amrubicin
5.07	1	amrubicin
5.1	1	amrubicin
5.11	1	amrubicin
5.13	1	amrubicin
5.21	1	amrubicin
5.33	1	amrubicin
5.33	1	amrubicin
5.33	1	amrubicin
5.42	1	amrubicin
5.42	1	amrubicin
5.42	1	amrubicin
5.42	1	amrubicin
5.54	1	amrubicin
5.54	1	amrubicin
5.54	1	amrubicin
5.54	1	amrubicin
5.58	1	amrubicin
5.58	1	amrubicin
5.58	1	amrubicin
5.63	1	amrubicin
5.63	1	amrubicin
5.63	1	amrubicin
5.63	1	amrubicin
5.63	1	amrubicin
5.75	1	amrubicin
5.75	1	amrubicin
5.75	1	amrubicin
5.75	1	amrubicin
5.75	1	amrubicin
5.92	1	amrubicin
5.92	1	amrubicin
5.92	1	amrubicin
6.05	1	amrubicin
6.05	1	amrubicin
6.05	1	amrubicin
6.21	1	amrubicin
6.21	1	amrubicin
6.21	1	amrubicin
6.38	1	amrubicin
6.38	1	amrubicin
6.38	1	amrubicin
6.38	1	amrubicin
6.47	1	amrubicin
6.47	1	amrubicin
6.47	1	amrubicin
6.47	1	amrubicin
6.59	1	amrubicin
6.59	1	amrubicin
6.59	1	amrubicin
6.59	1	amrubicin
6.59	1	amrubicin
6.68	1	amrubicin
6.68	1	amrubicin
6.68	1	amrubicin
6.68	1	amrubicin
6.76	1	amrubicin
6.76	1	amrubicin
6.76	1	amrubicin
6.89	1	amrubicin
6.89	1	amrubicin
6.89	1	amrubicin
6.89	1	amrubicin
6.89	1	amrubicin
7.05	1	amrubicin
7.05	1	amrubicin
7.05	1	amrubicin
7.18	1	amrubicin
7.18	1	amrubicin
7.18	1	amrubicin
7.18	1	amrubicin
7.31	1	amrubicin
7.31	1	amrubicin
7.31	1	amrubicin
7.31	1	amrubicin
7.43	1	amrubicin
7.43	1	amrubicin
7.43	1	amrubicin
7.56	1	amrubicin
7.56	1	amrubicin
7.73	1	amrubicin
7.85	1	amrubicin
7.85	1	amrubicin
7.85	1	amrubicin
7.94	1	amrubicin
7.94	1	amrubicin
8.02	1	amrubicin
8.02	1	amrubicin
8.1	1	amrubicin
8.19	1	amrubicin
8.19	1	amrubicin
8.19	1	amrubicin
8.19	1	amrubicin
8.4	1	amrubicin
8.4	1	amrubicin
8.48	1	amrubicin
8.48	1	amrubicin
8.61	1	amrubicin
8.61	1	amrubicin
8.61	1	amrubicin
8.69	1	amrubicin
8.69	1	amrubicin
8.69	1	amrubicin
8.69	1	amrubicin
8.86	1	amrubicin
8.86	1	amrubicin
8.86	1	amrubicin
8.94	1	amrubicin
8.94	1	amrubicin
9.03	1	amrubicin
9.03	1	amrubicin
9.03	1	amrubicin
9.03	1	amrubicin
9.19	1	amrubicin
9.19	1	amrubicin
9.19	1	amrubicin
9.19	1	amrubicin
9.19	1	amrubicin
9.19	1	amrubicin
9.4	1	amrubicin
9.53	1	amrubicin
9.53	1	amrubicin
9.66	1	amrubicin
9.66	1	amrubicin
9.66	1	amrubicin
9.66	1	amrubicin
9.78	1	amrubicin
9.78	1	amrubicin
9.78	1	amrubicin
9.91	1	amrubicin
9.91	1	amrubicin
10	1	amrubicin
10.2	1	amrubicin
10.2	1	amrubicin
10.2	1	amrubicin
10.3	1	amrubicin
10.3	1	amrubicin
10.5	1	amrubicin
10.5	1	amrubicin
10.5	1	amrubicin
10.7	1	amrubicin
10.7	1	amrubicin
10.7	1	amrubicin
10.8	1	amrubicin
10.8	1	amrubicin
10.9	1	amrubicin
10.9	1	amrubicin
11	1	amrubicin
11	1	amrubicin
11.2	1	amrubicin
11.2	1	amrubicin
11.2	1	amrubicin
11.2	1	amrubicin
11.2	1	amrubicin
11.4	1	amrubicin
11.4	1	amrubicin
11.7	1	amrubicin
11.7	1	amrubicin
11.7	1	amrubicin
11.7	1	amrubicin
11.9	1	amrubicin
11.9	1	amrubicin
12	1	amrubicin
12	1	amrubicin
12.3	1	amrubicin
12.3	1	amrubicin
12.3	1	amrubicin
12.5	1	amrubicin
12.5	1	amrubicin
12.7	1	amrubicin
12.8	1	amrubicin
12.8	1	amrubicin
12.8	1	amrubicin
13.4	1	amrubicin
13.4	1	amrubicin
13.6	1	amrubicin
13.6	1	amrubicin
13.6	1	amrubicin
14.2	1	amrubicin
14.2	1	amrubicin
14.4	1	amrubicin
14.4	1	amrubicin
14.5	1	amrubicin
14.7	1	amrubicin
14.9	1	amrubicin
14.9	1	amrubicin
15.4	1	amrubicin
15.9	1	amrubicin
16.4	1	amrubicin
16.9	1	amrubicin
16.9	1	amrubicin
17.3	1	amrubicin
17.3	1	amrubicin
17.3	1	amrubicin
17.8	1	amrubicin
17.8	1	amrubicin
18.9	1	amrubicin
18.9	1	amrubicin
19.3	1	amrubicin
19.3	1	amrubicin
20.1	1	amrubicin
21.5	1	amrubicin
22.2	1	amrubicin
23.4	1	amrubicin
23.6	1	amrubicin
26.5	1	amrubicin
26.7	1	amrubicin
0.21	0	amrubicin
0.399	0	amrubicin
0.567	0	amrubicin
0.904	0	amrubicin
1.07	0	amrubicin
1.195	0	amrubicin
1.43	0	amrubicin
1.66	0	amrubicin
1.785	0	amrubicin
2.055	0	amrubicin
2.29	0	amrubicin
2.485	0	amrubicin
2.67	0	amrubicin
2.925	0	amrubicin
4.56	0	amrubicin
6.53	0	amrubicin
6.97	0	amrubicin
7.495	0	amrubicin
8.06	0	amrubicin
8.545	0	amrubicin
9.11	0	amrubicin
9.295	0	amrubicin
9.465	0	amrubicin
9.595	0	amrubicin
9.72	0	amrubicin
9.845	0	amrubicin
9.955	0	amrubicin
10.1	0	amrubicin
10.1	0	amrubicin
10.4	0	amrubicin
10.4	0	amrubicin
10.6	0	amrubicin
10.75	0	amrubicin
10.85	0	amrubicin
10.95	0	amrubicin
11.1	0	amrubicin
11.25	0	amrubicin
11.35	0	amrubicin
11.55	0	amrubicin
11.55	0	amrubicin
11.8	0	amrubicin
11.8	0	amrubicin
12.15	0	amrubicin
12.4	0	amrubicin
12.4	0	amrubicin
12.6	0	amrubicin
12.9	0	amrubicin
12.9	0	amrubicin
13.25	0	amrubicin
13.25	0	amrubicin
13.5	0	amrubicin
13.65	0	amrubicin
13.8	0	amrubicin
14.05	0	amrubicin
14.05	0	amrubicin
14.3	0	amrubicin
14.45	0	amrubicin
14.6	0	amrubicin
14.75	0	amrubicin
15.15	0	amrubicin
15.15	0	amrubicin
15.15	0	amrubicin
15.65	0	amrubicin
16.15	0	amrubicin
16.15	0	amrubicin
16.55	0	amrubicin
17	0	amrubicin
17.45	0	amrubicin
17.7	0	amrubicin
18.05	0	amrubicin
18.45	0	amrubicin
18.75	0	amrubicin
19.15	0	amrubicin
19.15	0	amrubicin
19.5	0	amrubicin
19.85	0	amrubicin
19.85	0	amrubicin
20.3	0	amrubicin
20.6	0	amrubicin
20.8	0	amrubicin
21.4	0	amrubicin
22	0	amrubicin
22.3	0	amrubicin
22.8	0	amrubicin
23.05	0	amrubicin
23.55	0	amrubicin
24.95	0	amrubicin
25.95	0	amrubicin
27.95	0	amrubicin
28.95	0	amrubicin
30.55	0	amrubicin
0.336	1	topotecan
0.42	1	topotecan
0.42	1	topotecan
0.504	1	topotecan
0.504	1	topotecan
0.504	1	topotecan
0.504	1	topotecan
0.714	1	topotecan
1.05	1	topotecan
1.05	1	topotecan
1.39	1	topotecan
1.39	1	topotecan
1.43	1	topotecan
1.43	1	topotecan
1.43	1	topotecan
1.43	1	topotecan
1.55	1	topotecan
1.55	1	topotecan
1.55	1	topotecan
1.68	1	topotecan
1.68	1	topotecan
1.68	1	topotecan
1.76	1	topotecan
1.85	1	topotecan
1.85	1	topotecan
1.93	1	topotecan
2.06	1	topotecan
2.06	1	topotecan
2.14	1	topotecan
2.14	1	topotecan
2.23	1	topotecan
2.23	1	topotecan
2.31	1	topotecan
2.31	1	topotecan
2.48	1	topotecan
2.48	1	topotecan
2.6	1	topotecan
2.73	1	topotecan
2.73	1	topotecan
2.85	1	topotecan
3.02	1	topotecan
3.02	1	topotecan
3.11	1	topotecan
3.27	1	topotecan
3.36	1	topotecan
3.36	1	topotecan
3.4	1	topotecan
3.4	1	topotecan
3.53	1	topotecan
3.61	1	topotecan
3.78	1	topotecan
3.78	1	topotecan
3.78	1	topotecan
4.03	1	topotecan
4.03	1	topotecan
4.16	1	topotecan
4.16	1	topotecan
4.24	1	topotecan
4.24	1	topotecan
4.24	1	topotecan
4.37	1	topotecan
4.37	1	topotecan
4.41	1	topotecan
4.41	1	topotecan
4.49	1	topotecan
4.49	1	topotecan
4.49	1	topotecan
4.62	1	topotecan
4.74	1	topotecan
4.74	1	topotecan
4.91	1	topotecan
5.04	1	topotecan
5.37	1	topotecan
5.37	1	topotecan
5.37	1	topotecan
5.63	1	topotecan
5.92	1	topotecan
5.92	1	topotecan
5.92	1	topotecan
6.34	1	topotecan
6.34	1	topotecan
6.51	1	topotecan
6.51	1	topotecan
6.51	1	topotecan
6.51	1	topotecan
6.51	1	topotecan
6.51	1	topotecan
6.72	1	topotecan
6.72	1	topotecan
6.89	1	topotecan
6.89	1	topotecan
7.05	1	topotecan
7.05	1	topotecan
7.47	1	topotecan
7.47	1	topotecan
7.47	1	topotecan
7.47	1	topotecan
7.68	1	topotecan
7.68	1	topotecan
7.68	1	topotecan
7.85	1	topotecan
7.85	1	topotecan
7.85	1	topotecan
7.85	1	topotecan
8.06	1	topotecan
8.06	1	topotecan
8.06	1	topotecan
8.23	1	topotecan
8.23	1	topotecan
8.23	1	topotecan
8.23	1	topotecan
8.48	1	topotecan
8.48	1	topotecan
8.69	1	topotecan
8.69	1	topotecan
8.69	1	topotecan
8.9	1	topotecan
8.9	1	topotecan
8.9	1	topotecan
8.9	1	topotecan
8.9	1	topotecan
9.11	1	topotecan
9.28	1	topotecan
9.57	1	topotecan
9.57	1	topotecan
9.57	1	topotecan
9.57	1	topotecan
9.74	1	topotecan
9.74	1	topotecan
9.91	1	topotecan
10	1	topotecan
10	1	topotecan
10.2	1	topotecan
10.2	1	topotecan
10.3	1	topotecan
10.5	1	topotecan
10.5	1	topotecan
10.5	1	topotecan
10.5	1	topotecan
10.6	1	topotecan
10.8	1	topotecan
10.8	1	topotecan
11.1	1	topotecan
11.1	1	topotecan
11.4	1	topotecan
11.4	1	topotecan
11.8	1	topotecan
11.8	1	topotecan
11.8	1	topotecan
12.4	1	topotecan
12.4	1	topotecan
12.4	1	topotecan
12.4	1	topotecan
12.4	1	topotecan
13.3	1	topotecan
13.6	1	topotecan
13.9	1	topotecan
13.9	1	topotecan
13.9	1	topotecan
15.1	1	topotecan
15.1	1	topotecan
15.6	1	topotecan
16.3	1	topotecan
16.3	1	topotecan
16.7	1	topotecan
17.3	1	topotecan
17.3	1	topotecan
17.5	1	topotecan
17.5	1	topotecan
18.9	1	topotecan
20.2	1	topotecan
20.2	1	topotecan
21.7	1	topotecan
21.8	1	topotecan
27	1	topotecan
0.273	0	topotecan
0.609	0	topotecan
0.882	0	topotecan
1.135	0	topotecan
1.49	0	topotecan
1.805	0	topotecan
2.1	0	topotecan
2.395	0	topotecan
2.665	0	topotecan
3.695	0	topotecan
4.555	0	topotecan
5.205	0	topotecan
6.805	0	topotecan
7.575	0	topotecan
8.355	0	topotecan
9.425	0	topotecan
9.955	0	topotecan
10.4	0	topotecan
10.95	0	topotecan
11.25	0	topotecan
11.6	0	topotecan
12.25	0	topotecan
12.55	0	topotecan
12.9	0	topotecan
12.9	0	topotecan
13.45	0	topotecan
13.45	0	topotecan
13.75	0	topotecan
14.1	0	topotecan
14.65	0	topotecan
14.65	0	topotecan
14.65	0	topotecan
15.7	0	topotecan
16.2	0	topotecan
16.85	0	topotecan
17.4	0	topotecan
19.65	0	topotecan
22.55	0	topotecan
