## Supplementary data files for "Cancer patient survival can be accurately parameterized, revealing time-dependent therapeutic effects and doubling the precision of small trials": ACT1_3A.csv

Time	Event	Arm
0.157	1	amrubicin
0.157	1	amrubicin
0.315	1	amrubicin
0.315	1	amrubicin
0.367	1	amrubicin
0.367	1	amrubicin
0.367	1	amrubicin
0.445	1	amrubicin
0.445	1	amrubicin
0.445	1	amrubicin
0.445	1	amrubicin
0.55	1	amrubicin
0.55	1	amrubicin
0.55	1	amrubicin
0.55	1	amrubicin
0.55	1	amrubicin
0.628	1	amrubicin
0.628	1	amrubicin
0.628	1	amrubicin
0.628	1	amrubicin
0.628	1	amrubicin
0.707	1	amrubicin
0.707	1	amrubicin
0.707	1	amrubicin
0.707	1	amrubicin
0.811	1	amrubicin
0.811	1	amrubicin
0.811	1	amrubicin
0.916	1	amrubicin
0.916	1	amrubicin
0.916	1	amrubicin
1.02	1	amrubicin
1.02	1	amrubicin
1.1	1	amrubicin
1.1	1	amrubicin
1.1	1	amrubicin
1.1	1	amrubicin
1.2	1	amrubicin
1.2	1	amrubicin
1.2	1	amrubicin
1.2	1	amrubicin
1.23	1	amrubicin
1.23	1	amrubicin
1.23	1	amrubicin
1.23	1	amrubicin
1.31	1	amrubicin
1.31	1	amrubicin
1.31	1	amrubicin
1.36	1	amrubicin
1.36	1	amrubicin
1.36	1	amrubicin
1.36	1	amrubicin
1.41	1	amrubicin
1.41	1	amrubicin
1.41	1	amrubicin
1.41	1	amrubicin
1.41	1	amrubicin
1.41	1	amrubicin
1.41	1	amrubicin
1.41	1	amrubicin
1.51	1	amrubicin
1.51	1	amrubicin
1.51	1	amrubicin
1.51	1	amrubicin
1.51	1	amrubicin
1.51	1	amrubicin
1.51	1	amrubicin
1.51	1	amrubicin
1.51	1	amrubicin
1.51	1	amrubicin
1.51	1	amrubicin
1.51	1	amrubicin
1.51	1	amrubicin
1.59	1	amrubicin
1.59	1	amrubicin
1.59	1	amrubicin
1.59	1	amrubicin
1.59	1	amrubicin
1.59	1	amrubicin
1.59	1	amrubicin
1.59	1	amrubicin
1.59	1	amrubicin
1.59	1	amrubicin
1.67	1	amrubicin
1.67	1	amrubicin
1.67	1	amrubicin
1.75	1	amrubicin
1.75	1	amrubicin
1.75	1	amrubicin
1.85	1	amrubicin
1.85	1	amrubicin
1.85	1	amrubicin
1.93	1	amrubicin
1.93	1	amrubicin
1.93	1	amrubicin
1.93	1	amrubicin
1.98	1	amrubicin
1.98	1	amrubicin
1.98	1	amrubicin
1.98	1	amrubicin
2.06	1	amrubicin
2.06	1	amrubicin
2.06	1	amrubicin
2.19	1	amrubicin
2.19	1	amrubicin
2.19	1	amrubicin
2.19	1	amrubicin
2.19	1	amrubicin
2.19	1	amrubicin
2.19	1	amrubicin
2.19	1	amrubicin
2.27	1	amrubicin
2.51	1	amrubicin
2.51	1	amrubicin
2.51	1	amrubicin
2.51	1	amrubicin
2.51	1	amrubicin
2.51	1	amrubicin
2.74	1	amrubicin
2.74	1	amrubicin
2.74	1	amrubicin
2.74	1	amrubicin
2.74	1	amrubicin
2.74	1	amrubicin
2.82	1	amrubicin
2.82	1	amrubicin
2.82	1	amrubicin
2.82	1	amrubicin
2.82	1	amrubicin
2.82	1	amrubicin
2.82	1	amrubicin
2.82	1	amrubicin
2.82	1	amrubicin
2.82	1	amrubicin
2.82	1	amrubicin
2.82	1	amrubicin
2.87	1	amrubicin
2.87	1	amrubicin
2.87	1	amrubicin
2.87	1	amrubicin
2.87	1	amrubicin
2.87	1	amrubicin
2.87	1	amrubicin
2.87	1	amrubicin
2.87	1	amrubicin
2.87	1	amrubicin
2.87	1	amrubicin
2.87	1	amrubicin
2.87	1	amrubicin
2.87	1	amrubicin
2.87	1	amrubicin
3	1	amrubicin
3	1	amrubicin
3	1	amrubicin
3.08	1	amrubicin
3.08	1	amrubicin
3.08	1	amrubicin
3.11	1	amrubicin
3.11	1	amrubicin
3.11	1	amrubicin
3.11	1	amrubicin
3.11	1	amrubicin
3.18	1	amrubicin
3.18	1	amrubicin
3.18	1	amrubicin
3.26	1	amrubicin
3.26	1	amrubicin
3.26	1	amrubicin
3.26	1	amrubicin
3.32	1	amrubicin
3.32	1	amrubicin
3.39	1	amrubicin
3.39	1	amrubicin
3.39	1	amrubicin
3.55	1	amrubicin
3.55	1	amrubicin
3.55	1	amrubicin
3.55	1	amrubicin
3.68	1	amrubicin
3.68	1	amrubicin
3.68	1	amrubicin
3.68	1	amrubicin
3.68	1	amrubicin
4	1	amrubicin
4	1	amrubicin
4	1	amrubicin
4	1	amrubicin
4.07	1	amrubicin
4.07	1	amrubicin
4.07	1	amrubicin
4.07	1	amrubicin
4.07	1	amrubicin
4.13	1	amrubicin
4.13	1	amrubicin
4.13	1	amrubicin
4.18	1	amrubicin
4.18	1	amrubicin
4.18	1	amrubicin
4.23	1	amrubicin
4.23	1	amrubicin
4.23	1	amrubicin
4.23	1	amrubicin
4.28	1	amrubicin
4.28	1	amrubicin
4.28	1	amrubicin
4.28	1	amrubicin
4.33	1	amrubicin
4.33	1	amrubicin
4.33	1	amrubicin
4.33	1	amrubicin
4.39	1	amrubicin
4.39	1	amrubicin
4.39	1	amrubicin
4.44	1	amrubicin
4.44	1	amrubicin
4.44	1	amrubicin
4.49	1	amrubicin
4.49	1	amrubicin
4.49	1	amrubicin
4.49	1	amrubicin
4.66	1	amrubicin
4.66	1	amrubicin
4.67	1	amrubicin
4.67	1	amrubicin
4.68	1	amrubicin
4.72	1	amrubicin
4.76	1	amrubicin
4.8	1	amrubicin
4.85	1	amrubicin
4.91	1	amrubicin
5.26	1	amrubicin
5.26	1	amrubicin
5.26	1	amrubicin
5.26	1	amrubicin
5.26	1	amrubicin
5.27	1	amrubicin
5.28	1	amrubicin
5.28	1	amrubicin
5.3	1	amrubicin
5.35	1	amrubicin
5.41	1	amrubicin
5.43	1	amrubicin
5.48	1	amrubicin
5.51	1	amrubicin
5.52	1	amrubicin
5.54	1	amrubicin
5.54	1	amrubicin
5.55	1	amrubicin
5.55	1	amrubicin
5.56	1	amrubicin
5.57	1	amrubicin
5.59	1	amrubicin
5.62	1	amrubicin
5.63	1	amrubicin
5.65	1	amrubicin
5.67	1	amrubicin
5.68	1	amrubicin
5.7	1	amrubicin
5.71	1	amrubicin
5.73	1	amrubicin
5.78	1	amrubicin
5.81	1	amrubicin
5.83	1	amrubicin
5.84	1	amrubicin
5.87	1	amrubicin
5.89	1	amrubicin
5.9	1	amrubicin
5.93	1	amrubicin
5.96	1	amrubicin
5.96	1	amrubicin
5.96	1	amrubicin
5.96	1	amrubicin
5.97	1	amrubicin
5.97	1	amrubicin
5.99	1	amrubicin
5.99	1	amrubicin
6	1	amrubicin
6.02	1	amrubicin
6.04	1	amrubicin
6.3	1	amrubicin
6.3	1	amrubicin
6.3	1	amrubicin
6.3	1	amrubicin
6.3	1	amrubicin
6.3	1	amrubicin
6.5	1	amrubicin
6.5	1	amrubicin
6.5	1	amrubicin
6.5	1	amrubicin
6.5	1	amrubicin
6.5	1	amrubicin
6.5	1	amrubicin
6.5	1	amrubicin
6.5	1	amrubicin
6.71	1	amrubicin
6.71	1	amrubicin
6.71	1	amrubicin
6.82	1	amrubicin
6.82	1	amrubicin
6.98	1	amrubicin
6.98	1	amrubicin
6.98	1	amrubicin
7.05	1	amrubicin
7.13	1	amrubicin
7.13	1	amrubicin
7.21	1	amrubicin
7.21	1	amrubicin
7.21	1	amrubicin
7.32	1	amrubicin
7.32	1	amrubicin
7.47	1	amrubicin
7.47	1	amrubicin
7.47	1	amrubicin
7.58	1	amrubicin
7.63	1	amrubicin
7.63	1	amrubicin
7.74	1	amrubicin
7.84	1	amrubicin
7.84	1	amrubicin
7.84	1	amrubicin
8	1	amrubicin
8	1	amrubicin
8	1	amrubicin
8.1	1	amrubicin
8.1	1	amrubicin
8.1	1	amrubicin
8.26	1	amrubicin
8.26	1	amrubicin
8.63	1	amrubicin
8.63	1	amrubicin
8.63	1	amrubicin
8.71	1	amrubicin
8.71	1	amrubicin
8.71	1	amrubicin
9.1	1	amrubicin
9.2	1	amrubicin
9.2	1	amrubicin
9.31	1	amrubicin
9.39	1	amrubicin
9.39	1	amrubicin
9.52	1	amrubicin
9.52	1	amrubicin
9.7	1	amrubicin
9.97	1	amrubicin
10.1	1	amrubicin
10.1	1	amrubicin
10.5	1	amrubicin
10.5	1	amrubicin
10.7	1	amrubicin
10.7	1	amrubicin
10.7	1	amrubicin
10.7	1	amrubicin
11.7	1	amrubicin
12.6	1	amrubicin
12.9	1	amrubicin
13.5	1	amrubicin
14.1	1	amrubicin
14.3	1	amrubicin
14.8	1	amrubicin
15.2	1	amrubicin
0.0785	0	amrubicin
0.236	0	amrubicin
0.236	0	amrubicin
0.341	0	amrubicin
0.406	0	amrubicin
0.4975	0	amrubicin
0.589	0	amrubicin
0.6675	0	amrubicin
0.759	0	amrubicin
0.759	0	amrubicin
0.8635	0	amrubicin
0.968	0	amrubicin
1.06	0	amrubicin
1.15	0	amrubicin
1.15	0	amrubicin
1.27	0	amrubicin
1.335	0	amrubicin
1.46	0	amrubicin
1.46	0	amrubicin
1.555	0	amrubicin
1.63	0	amrubicin
1.71	0	amrubicin
1.8	0	amrubicin
1.89	0	amrubicin
1.955	0	amrubicin
2.02	0	amrubicin
2.125	0	amrubicin
2.23	0	amrubicin
2.335	0	amrubicin
2.335	0	amrubicin
2.455	0	amrubicin
2.575	0	amrubicin
2.575	0	amrubicin
2.69	0	amrubicin
2.78	0	amrubicin
2.835	0	amrubicin
2.935	0	amrubicin
3.47	0	amrubicin
3.85	0	amrubicin
4.305	0	amrubicin
4.705	0	amrubicin
5.095	0	amrubicin
5.58	0	amrubicin
6.17	0	amrubicin
6.54	0	amrubicin
6.765	0	amrubicin
7.015	0	amrubicin
7.265	0	amrubicin
7.525	0	amrubicin
7.79	0	amrubicin
8.05	0	amrubicin
8.315	0	amrubicin
8.525	0	amrubicin
8.8	0	amrubicin
9.61	0	amrubicin
10.2	0	amrubicin
10.85	0	amrubicin
11.55	0	amrubicin
13.45	0	amrubicin
15.95	0	amrubicin
16.95	0	amrubicin
18.6	0	amrubicin
19.05	0	amrubicin
19.55	0	amrubicin
0.157	1	topotecan
0.315	1	topotecan
0.367	1	topotecan
0.445	1	topotecan
0.445	1	topotecan
0.445	1	topotecan
0.55	1	topotecan
0.55	1	topotecan
0.628	1	topotecan
0.628	1	topotecan
0.707	1	topotecan
0.707	1	topotecan
0.811	1	topotecan
0.811	1	topotecan
0.916	1	topotecan
0.916	1	topotecan
1.02	1	topotecan
1.1	1	topotecan
1.2	1	topotecan
1.2	1	topotecan
1.23	1	topotecan
1.23	1	topotecan
1.31	1	topotecan
1.31	1	topotecan
1.36	1	topotecan
1.36	1	topotecan
1.41	1	topotecan
1.41	1	topotecan
1.41	1	topotecan
1.41	1	topotecan
1.5	1	topotecan
1.5	1	topotecan
1.5	1	topotecan
1.5	1	topotecan
1.5	1	topotecan
1.5	1	topotecan
1.5	1	topotecan
1.5	1	topotecan
1.5	1	topotecan
1.5	1	topotecan
1.57	1	topotecan
1.57	1	topotecan
1.57	1	topotecan
1.57	1	topotecan
1.57	1	topotecan
1.57	1	topotecan
1.57	1	topotecan
1.69	1	topotecan
1.69	1	topotecan
1.69	1	topotecan
1.69	1	topotecan
1.69	1	topotecan
1.69	1	topotecan
1.86	1	topotecan
1.86	1	topotecan
1.86	1	topotecan
1.94	1	topotecan
1.94	1	topotecan
1.94	1	topotecan
1.94	1	topotecan
1.94	1	topotecan
2.07	1	topotecan
2.07	1	topotecan
2.07	1	topotecan
2.2	1	topotecan
2.2	1	topotecan
2.2	1	topotecan
2.29	1	topotecan
2.29	1	topotecan
2.29	1	topotecan
2.56	1	topotecan
2.56	1	topotecan
2.69	1	topotecan
2.69	1	topotecan
2.69	1	topotecan
2.74	1	topotecan
2.74	1	topotecan
2.79	1	topotecan
2.79	1	topotecan
2.84	1	topotecan
2.84	1	topotecan
2.9	1	topotecan
2.9	1	topotecan
3.03	1	topotecan
3.03	1	topotecan
3.03	1	topotecan
3.03	1	topotecan
3.08	1	topotecan
3.16	1	topotecan
3.23	1	topotecan
3.23	1	topotecan
3.29	1	topotecan
3.42	1	topotecan
3.42	1	topotecan
3.52	1	topotecan
3.52	1	topotecan
3.68	1	topotecan
3.76	1	topotecan
3.76	1	topotecan
3.94	1	topotecan
4.05	1	topotecan
4.07	1	topotecan
4.07	1	topotecan
4.07	1	topotecan
4.18	1	topotecan
4.18	1	topotecan
4.2	1	topotecan
4.2	1	topotecan
4.36	1	topotecan
4.36	1	topotecan
4.36	1	topotecan
4.36	1	topotecan
4.36	1	topotecan
4.38	1	topotecan
4.44	1	topotecan
4.44	1	topotecan
4.57	1	topotecan
4.67	1	topotecan
4.67	1	topotecan
4.75	1	topotecan
4.8	1	topotecan
4.8	1	topotecan
4.8	1	topotecan
4.8	1	topotecan
5.01	1	topotecan
5.14	1	topotecan
5.14	1	topotecan
5.38	1	topotecan
5.38	1	topotecan
5.48	1	topotecan
5.56	1	topotecan
5.69	1	topotecan
5.69	1	topotecan
5.69	1	topotecan
5.82	1	topotecan
5.82	1	topotecan
5.87	1	topotecan
5.87	1	topotecan
6.14	1	topotecan
6.14	1	topotecan
6.24	1	topotecan
6.24	1	topotecan
6.45	1	topotecan
6.55	1	topotecan
6.66	1	topotecan
6.66	1	topotecan
6.84	1	topotecan
6.84	1	topotecan
6.84	1	topotecan
7.13	1	topotecan
7.13	1	topotecan
7.13	1	topotecan
7.39	1	topotecan
7.68	1	topotecan
7.89	1	topotecan
7.89	1	topotecan
8.18	1	topotecan
8.18	1	topotecan
8.34	1	topotecan
8.47	1	topotecan
8.97	1	topotecan
8.97	1	topotecan
9.94	1	topotecan
10.2	1	topotecan
11.5	1	topotecan
0.10095	0	topotecan
0.236	0	topotecan
0.236	0	topotecan
0.406	0	topotecan
0.4975	0	topotecan
0.589	0	topotecan
0.759	0	topotecan
0.8635	0	topotecan
0.968	0	topotecan
1.06	0	topotecan
1.15	0	topotecan
1.27	0	topotecan
1.335	0	topotecan
1.455	0	topotecan
1.545	0	topotecan
1.63	0	topotecan
1.775	0	topotecan
1.9	0	topotecan
1.965	0	topotecan
2.1	0	topotecan
2.165	0	topotecan
2.32	0	topotecan
2.39	0	topotecan
2.495	0	topotecan
2.625	0	topotecan
2.715	0	topotecan
2.815	0	topotecan
2.965	0	topotecan
3.195	0	topotecan
3.355	0	topotecan
3.6	0	topotecan
3.85	0	topotecan
3.995	0	topotecan
4.125	0	topotecan
4.28	0	topotecan
4.505	0	topotecan
4.71	0	topotecan
4.88	0	topotecan
5.075	0	topotecan
5.315	0	topotecan
5.43	0	topotecan
5.615	0	topotecan
5.755	0	topotecan
6.935	0	topotecan
7.995	0	topotecan
10.07	0	topotecan
11	0	topotecan
14.25	0	topotecan
