## Supplementary data files for "Cancer patient survival can be accurately parameterized, revealing time-dependent therapeutic effects and doubling the precision of small trials": ACT2_2A.csv

Time	Event	Arm
0.754	1	wt_be
1.58	1	wt_be
1.58	1	wt_be
1.62	1	wt_be
1.75	1	wt_be
1.75	1	wt_be
1.76	1	wt_be
1.82	1	wt_be
1.83	1	wt_be
1.83	1	wt_be
1.99	1	wt_be
2.12	1	wt_be
3.88	1	wt_be
3.93	1	wt_be
4.37	1	wt_be
4.86	1	wt_be
5.62	1	wt_be
5.69	1	wt_be
5.93	1	wt_be
5.94	1	wt_be
6.09	1	wt_be
6.15	1	wt_be
6.15	1	wt_be
6.19	1	wt_be
7.81	1	wt_be
7.82	1	wt_be
7.82	1	wt_be
10.2	1	wt_be
10.4	1	wt_be
12.1	1	wt_be
13.1	1	wt_be
1.26	0	wt_be
2.5	0	wt_be
3.745	0	wt_be
7.5	0	wt_be
15.85	0	wt_be
1.64	1	wt_b
1.64	1	wt_b
1.64	1	wt_b
1.64	1	wt_b
1.89	1	wt_b
1.89	1	wt_b
1.89	1	wt_b
1.89	1	wt_b
1.93	1	wt_b
1.93	1	wt_b
2.74	1	wt_b
2.74	1	wt_b
3.35	1	wt_b
3.41	1	wt_b
3.48	1	wt_b
3.54	1	wt_b
3.58	1	wt_b
3.59	1	wt_b
3.65	1	wt_b
3.73	1	wt_b
3.86	1	wt_b
3.86	1	wt_b
3.86	1	wt_b
4.29	1	wt_b
4.56	1	wt_b
6.03	1	wt_b
6.03	1	wt_b
7.98	1	wt_b
12.4	1	wt_b
16.4	1	wt_b
20.5	1	wt_b
16.65	0	wt_b
18.35	0	wt_b
22.45	0	wt_b
26.45	0	wt_b
