## Supplementary data files for "Cancer patient survival can be accurately parameterized, revealing time-dependent therapeutic effects and doubling the precision of small trials": ACT2_2B.csv

Time	Event	Arm
1.6	1	mut_c
1.62	1	mut_c
1.85	1	mut_c
1.85	1	mut_c
1.85	1	mut_c
1.87	1	mut_c
1.87	1	mut_c
1.95	1	mut_c
1.95	1	mut_c
1.96	1	mut_c
3.24	1	mut_c
3.48	1	mut_c
3.62	1	mut_c
3.62	1	mut_c
3.65	1	mut_c
3.73	1	mut_c
3.75	1	mut_c
3.75	1	mut_c
3.93	1	mut_c
4.02	1	mut_c
5.65	1	mut_c
5.96	1	mut_c
5.98	1	mut_c
5.98	1	mut_c
6.04	1	mut_c
6.06	1	mut_c
6.19	1	mut_c
8	1	mut_c
8.11	1	mut_c
10.3	1	mut_c
1.665	0	mut_c
3.33	0	mut_c
11.95	0	mut_c
1.2	1	mut_b
1.7	1	mut_b
1.9	1	mut_b
1.97	1	mut_b
1.97	1	mut_b
1.98	1	mut_b
2.04	1	mut_b
2.31	1	mut_b
3.21	1	mut_b
3.67	1	mut_b
3.7	1	mut_b
3.73	1	mut_b
3.73	1	mut_b
3.84	1	mut_b
3.84	1	mut_b
3.85	1	mut_b
3.9	1	mut_b
3.9	1	mut_b
4.01	1	mut_b
4.01	1	mut_b
4.15	1	mut_b
4.55	1	mut_b
5.74	1	mut_b
5.84	1	mut_b
6.14	1	mut_b
6.22	1	mut_b
7.79	1	mut_b
8.01	1	mut_b
8.1	1	mut_b
8.1	1	mut_b
8.17	1	mut_b
11.9	1	mut_b
2.45	0	mut_b
15.15	0	mut_b
