## Supplementary data files for "Cancer patient survival can be accurately parameterized, revealing time-dependent therapeutic effects and doubling the precision of small trials": ACT2_2C.csv

Time	Event	Arm
6.92	1	wt_be
7.89	1	wt_be
7.98	1	wt_be
8.12	1	wt_be
8.27	1	wt_be
9.1	1	wt_be
9.44	1	wt_be
9.6	1	wt_be
10.1	1	wt_be
10.2	1	wt_be
10.2	1	wt_be
11.5	1	wt_be
12.9	1	wt_be
14.5	1	wt_be
16.7	1	wt_be
17.8	1	wt_be
20.3	1	wt_be
20.4	1	wt_be
20.8	1	wt_be
21	1	wt_be
21.2	1	wt_be
23.9	1	wt_be
24.9	1	wt_be
25.9	1	wt_be
26.9	1	wt_be
27.8	1	wt_be
28.2	1	wt_be
28.5	1	wt_be
33.3	1	wt_be
37.3	1	wt_be
26.65	0	wt_be
28.35	0	wt_be
31.65	0	wt_be
33.35	0	wt_be
39.9	0	wt_be
39.9	0	wt_be
7.53	1	wt_b
7.53	1	wt_b
8.5	1	wt_b
10.5	1	wt_b
11.1	1	wt_b
12.3	1	wt_b
13.1	1	wt_b
13.9	1	wt_b
14.3	1	wt_b
15.1	1	wt_b
15.8	1	wt_b
18.5	1	wt_b
21.5	1	wt_b
23.4	1	wt_b
24.1	1	wt_b
24.6	1	wt_b
27.4	1	wt_b
30.6	1	wt_b
30.9	1	wt_b
31.1	1	wt_b
31.6	1	wt_b
34	1	wt_b
35.2	1	wt_b
22.45	0	wt_b
26.8	0	wt_b
28.35	0	wt_b
30.95	0	wt_b
31.8	0	wt_b
32.6	0	wt_b
33.4	0	wt_b
34.15	0	wt_b
36.55	0	wt_b
38.15	0	wt_b
39.8	0	wt_b
39.8	0	wt_b
