## Supplementary data files for "Cancer patient survival can be accurately parameterized, revealing time-dependent therapeutic effects and doubling the precision of small trials": ACT2_2D.csv

Time	Event	Arm
7.92	1	mut_c
8.16	1	mut_c
8.73	1	mut_c
9.16	1	mut_c
11.1	1	mut_c
14	1	mut_c
14.3	1	mut_c
18	1	mut_c
19.2	1	mut_c
19.5	1	mut_c
20	1	mut_c
20.1	1	mut_c
25.1	1	mut_c
25.3	1	mut_c
27.8	1	mut_c
28.1	1	mut_c
28.7	1	mut_c
29.3	1	mut_c
29.7	1	mut_c
29.8	1	mut_c
29.9	1	mut_c
31	1	mut_c
31.8	1	mut_c
31.9	1	mut_c
32.1	1	mut_c
36.4	1	mut_c
39.7	1	mut_c
16.65	0	mut_c
18.35	0	mut_c
26.65	0	mut_c
28.35	0	mut_c
32.45	0	mut_c
39.9	0	mut_c
8.51	1	mut_b
11.6	1	mut_b
12	1	mut_b
14	1	mut_b
14.6	1	mut_b
16.5	1	mut_b
17.8	1	mut_b
18.7	1	mut_b
19.6	1	mut_b
19.6	1	mut_b
20.5	1	mut_b
20.8	1	mut_b
21.4	1	mut_b
22	1	mut_b
23.8	1	mut_b
25.3	1	mut_b
26.6	1	mut_b
28.1	1	mut_b
30.9	1	mut_b
21.75	0	mut_b
23.3	0	mut_b
26.35	0	mut_b
27.55	0	mut_b
28.65	0	mut_b
30.95	0	mut_b
31.95	0	mut_b
33.05	0	mut_b
33.85	0	mut_b
36.15	0	mut_b
37.35	0	mut_b
38.5	0	mut_b
39.7	0	mut_b
39.7	0	mut_b
39.7	0	mut_b
