## Supplementary data files for "Cancer patient survival can be accurately parameterized, revealing time-dependent therapeutic effects and doubling the precision of small trials": ACTSCC_2A.csv

Time	Event	Arm
0.225	1	s_1
0.225	1	s_1
0.324	1	s_1
0.324	1	s_1
0.332	1	s_1
0.332	1	s_1
0.332	1	s_1
0.388	1	s_1
0.388	1	s_1
0.388	1	s_1
0.394	1	s_1
0.399	1	s_1
0.406	1	s_1
0.41	1	s_1
0.41	1	s_1
0.418	1	s_1
0.418	1	s_1
0.418	1	s_1
0.431	1	s_1
0.431	1	s_1
0.431	1	s_1
0.439	1	s_1
0.439	1	s_1
0.439	1	s_1
0.439	1	s_1
0.453	1	s_1
0.453	1	s_1
0.453	1	s_1
0.461	1	s_1
0.461	1	s_1
0.461	1	s_1
0.461	1	s_1
0.478	1	s_1
0.478	1	s_1
0.478	1	s_1
0.478	1	s_1
0.478	1	s_1
0.478	1	s_1
0.478	1	s_1
0.478	1	s_1
0.533	1	s_1
0.533	1	s_1
0.533	1	s_1
0.569	1	s_1
0.569	1	s_1
0.569	1	s_1
0.569	1	s_1
0.645	1	s_1
0.645	1	s_1
0.645	1	s_1
0.645	1	s_1
0.645	1	s_1
0.69	1	s_1
0.69	1	s_1
0.69	1	s_1
0.69	1	s_1
0.749	1	s_1
0.749	1	s_1
0.749	1	s_1
0.749	1	s_1
0.749	1	s_1
0.749	1	s_1
0.749	1	s_1
0.836	1	s_1
0.836	1	s_1
0.836	1	s_1
0.836	1	s_1
0.88	1	s_1
0.88	1	s_1
0.88	1	s_1
0.881	1	s_1
0.881	1	s_1
0.888	1	s_1
0.912	1	s_1
0.912	1	s_1
0.913	1	s_1
0.913	1	s_1
0.92	1	s_1
0.92	1	s_1
0.939	1	s_1
0.94	1	s_1
0.94	1	s_1
0.94	1	s_1
0.947	1	s_1
0.992	1	s_1
0.992	1	s_1
0.992	1	s_1
1	1	s_1
1	1	s_1
1.02	1	s_1
1.02	1	s_1
1.02	1	s_1
1.02	1	s_1
1.03	1	s_1
1.03	1	s_1
1.06	1	s_1
1.06	1	s_1
1.06	1	s_1
1.07	1	s_1
1.07	1	s_1
1.18	1	s_1
1.18	1	s_1
1.19	1	s_1
1.19	1	s_1
1.19	1	s_1
1.21	1	s_1
1.21	1	s_1
1.21	1	s_1
1.22	1	s_1
1.22	1	s_1
1.22	1	s_1
1.27	1	s_1
1.27	1	s_1
1.27	1	s_1
1.27	1	s_1
1.27	1	s_1
1.37	1	s_1
1.37	1	s_1
1.37	1	s_1
1.37	1	s_1
1.37	1	s_1
1.37	1	s_1
1.45	1	s_1
1.45	1	s_1
1.45	1	s_1
1.45	1	s_1
1.46	1	s_1
1.46	1	s_1
1.48	1	s_1
1.49	1	s_1
1.49	1	s_1
1.62	1	s_1
1.62	1	s_1
1.62	1	s_1
1.63	1	s_1
1.63	1	s_1
1.68	1	s_1
1.68	1	s_1
1.81	1	s_1
1.82	1	s_1
1.82	1	s_1
1.84	1	s_1
1.85	1	s_1
1.85	1	s_1
1.92	1	s_1
1.93	1	s_1
1.94	1	s_1
1.94	1	s_1
2.06	1	s_1
2.07	1	s_1
2.07	1	s_1
2.07	1	s_1
2.16	1	s_1
2.17	1	s_1
2.17	1	s_1
2.17	1	s_1
2.26	1	s_1
2.26	1	s_1
2.27	1	s_1
2.27	1	s_1
2.42	1	s_1
2.42	1	s_1
2.43	1	s_1
2.43	1	s_1
2.43	1	s_1
2.45	1	s_1
2.46	1	s_1
2.46	1	s_1
2.46	1	s_1
2.51	1	s_1
2.52	1	s_1
2.75	1	s_1
2.75	1	s_1
2.75	1	s_1
2.93	1	s_1
2.93	1	s_1
2.93	1	s_1
2.93	1	s_1
2.93	1	s_1
2.93	1	s_1
3.14	1	s_1
3.14	1	s_1
3.14	1	s_1
3.15	1	s_1
3.19	1	s_1
3.2	1	s_1
3.29	1	s_1
3.3	1	s_1
3.45	1	s_1
3.45	1	s_1
3.47	1	s_1
3.48	1	s_1
3.5	1	s_1
3.63	1	s_1
3.63	1	s_1
0.06245	0	s_1
0.1265	0	s_1
0.1855	0	s_1
0.2495	0	s_1
0.3155	0	s_1
0.3725	0	s_1
0.435	0	s_1
0.497	0	s_1
0.556	0	s_1
0.625	0	s_1
0.683	0	s_1
0.7535	0	s_1
0.8145	0	s_1
0.874	0	s_1
0.9355	0	s_1
1.335	0	s_1
1.675	0	s_1
2.025	0	s_1
2.035	0	s_1
2.055	0	s_1
2.065	0	s_1
2.085	0	s_1
2.095	0	s_1
2.115	0	s_1
2.125	0	s_1
2.145	0	s_1
2.155	0	s_1
2.175	0	s_1
2.185	0	s_1
2.205	0	s_1
2.215	0	s_1
2.235	0	s_1
2.245	0	s_1
2.265	0	s_1
2.275	0	s_1
2.29	0	s_1
2.305	0	s_1
2.325	0	s_1
2.335	0	s_1
2.355	0	s_1
2.365	0	s_1
2.385	0	s_1
2.395	0	s_1
2.415	0	s_1
2.425	0	s_1
2.445	0	s_1
2.455	0	s_1
2.475	0	s_1
2.485	0	s_1
2.505	0	s_1
2.515	0	s_1
2.535	0	s_1
2.545	0	s_1
2.565	0	s_1
2.575	0	s_1
2.595	0	s_1
2.605	0	s_1
2.62	0	s_1
2.635	0	s_1
2.655	0	s_1
2.665	0	s_1
2.685	0	s_1
2.695	0	s_1
2.715	0	s_1
2.725	0	s_1
2.745	0	s_1
2.755	0	s_1
2.775	0	s_1
2.785	0	s_1
2.805	0	s_1
2.83	0	s_1
2.83	0	s_1
2.83	0	s_1
2.895	0	s_1
2.895	0	s_1
2.895	0	s_1
2.895	0	s_1
2.895	0	s_1
2.945	0	s_1
2.945	0	s_1
2.965	0	s_1
2.99	0	s_1
2.99	0	s_1
3.015	0	s_1
3.015	0	s_1
3.015	0	s_1
3.015	0	s_1
3.025	0	s_1
3.025	0	s_1
3.025	0	s_1
3.025	0	s_1
3.025	0	s_1
3.035	0	s_1
3.035	0	s_1
3.035	0	s_1
3.035	0	s_1
3.05	0	s_1
3.05	0	s_1
3.05	0	s_1
3.05	0	s_1
3.05	0	s_1
3.05	0	s_1
3.05	0	s_1
3.05	0	s_1
3.05	0	s_1
3.05	0	s_1
3.065	0	s_1
3.065	0	s_1
3.065	0	s_1
3.065	0	s_1
3.075	0	s_1
3.075	0	s_1
3.075	0	s_1
3.075	0	s_1
3.075	0	s_1
3.085	0	s_1
3.085	0	s_1
3.085	0	s_1
3.085	0	s_1
3.085	0	s_1
3.1	0	s_1
3.1	0	s_1
3.1	0	s_1
3.1	0	s_1
3.1	0	s_1
3.1	0	s_1
3.1	0	s_1
3.1	0	s_1
3.1	0	s_1
3.12	0	s_1
3.12	0	s_1
3.12	0	s_1
3.12	0	s_1
3.12	0	s_1
3.12	0	s_1
3.12	0	s_1
3.12	0	s_1
3.12	0	s_1
3.135	0	s_1
3.135	0	s_1
3.135	0	s_1
3.135	0	s_1
3.135	0	s_1
3.145	0	s_1
3.145	0	s_1
3.145	0	s_1
3.145	0	s_1
3.145	0	s_1
3.165	0	s_1
3.165	0	s_1
3.165	0	s_1
3.165	0	s_1
3.165	0	s_1
3.165	0	s_1
3.165	0	s_1
3.165	0	s_1
3.165	0	s_1
3.165	0	s_1
3.165	0	s_1
3.165	0	s_1
3.165	0	s_1
3.165	0	s_1
3.185	0	s_1
3.185	0	s_1
3.185	0	s_1
3.185	0	s_1
3.195	0	s_1
3.195	0	s_1
3.195	0	s_1
3.195	0	s_1
3.195	0	s_1
3.205	0	s_1
3.205	0	s_1
3.205	0	s_1
3.205	0	s_1
3.205	0	s_1
3.215	0	s_1
3.215	0	s_1
3.215	0	s_1
3.215	0	s_1
3.235	0	s_1
3.235	0	s_1
3.235	0	s_1
3.235	0	s_1
3.235	0	s_1
3.235	0	s_1
3.235	0	s_1
3.235	0	s_1
3.235	0	s_1
3.235	0	s_1
3.235	0	s_1
3.235	0	s_1
3.235	0	s_1
3.235	0	s_1
3.255	0	s_1
3.255	0	s_1
3.255	0	s_1
3.255	0	s_1
3.255	0	s_1
3.275	0	s_1
3.275	0	s_1
3.275	0	s_1
3.275	0	s_1
3.275	0	s_1
3.275	0	s_1
3.275	0	s_1
3.275	0	s_1
3.275	0	s_1
3.275	0	s_1
3.275	0	s_1
3.275	0	s_1
3.275	0	s_1
3.275	0	s_1
3.295	0	s_1
3.295	0	s_1
3.295	0	s_1
3.295	0	s_1
3.295	0	s_1
3.31	0	s_1
3.31	0	s_1
3.31	0	s_1
3.31	0	s_1
3.31	0	s_1
3.31	0	s_1
3.31	0	s_1
3.31	0	s_1
3.31	0	s_1
3.325	0	s_1
3.325	0	s_1
3.325	0	s_1
3.325	0	s_1
3.325	0	s_1
3.335	0	s_1
3.335	0	s_1
3.335	0	s_1
3.335	0	s_1
3.345	0	s_1
3.345	0	s_1
3.345	0	s_1
3.345	0	s_1
3.345	0	s_1
3.37	0	s_1
3.37	0	s_1
3.37	0	s_1
3.37	0	s_1
3.37	0	s_1
3.37	0	s_1
3.37	0	s_1
3.37	0	s_1
3.37	0	s_1
3.37	0	s_1
3.37	0	s_1
3.37	0	s_1
3.37	0	s_1
3.37	0	s_1
3.37	0	s_1
3.37	0	s_1
3.37	0	s_1
3.37	0	s_1
3.395	0	s_1
3.395	0	s_1
3.395	0	s_1
3.395	0	s_1
3.395	0	s_1
3.415	0	s_1
3.415	0	s_1
3.415	0	s_1
3.415	0	s_1
3.415	0	s_1
3.415	0	s_1
3.415	0	s_1
3.415	0	s_1
3.415	0	s_1
3.415	0	s_1
3.415	0	s_1
3.415	0	s_1
3.415	0	s_1
3.415	0	s_1
3.44	0	s_1
3.44	0	s_1
3.44	0	s_1
3.44	0	s_1
3.44	0	s_1
3.44	0	s_1
3.44	0	s_1
3.44	0	s_1
3.44	0	s_1
3.46	0	s_1
3.46	0	s_1
3.46	0	s_1
3.46	0	s_1
3.46	0	s_1
3.46	0	s_1
3.46	0	s_1
3.46	0	s_1
3.46	0	s_1
3.46	0	s_1
3.475	0	s_1
3.475	0	s_1
3.475	0	s_1
3.475	0	s_1
3.485	0	s_1
3.485	0	s_1
3.485	0	s_1
3.485	0	s_1
3.485	0	s_1
3.495	0	s_1
3.495	0	s_1
3.495	0	s_1
3.495	0	s_1
3.495	0	s_1
3.505	0	s_1
3.505	0	s_1
3.505	0	s_1
3.505	0	s_1
3.525	0	s_1
3.525	0	s_1
3.525	0	s_1
3.525	0	s_1
3.525	0	s_1
3.525	0	s_1
3.525	0	s_1
3.525	0	s_1
3.525	0	s_1
3.525	0	s_1
3.525	0	s_1
3.525	0	s_1
3.525	0	s_1
3.525	0	s_1
3.545	0	s_1
3.545	0	s_1
3.545	0	s_1
3.545	0	s_1
3.545	0	s_1
3.565	0	s_1
3.565	0	s_1
3.565	0	s_1
3.565	0	s_1
3.565	0	s_1
3.565	0	s_1
3.565	0	s_1
3.565	0	s_1
3.565	0	s_1
3.565	0	s_1
3.565	0	s_1
3.565	0	s_1
3.565	0	s_1
3.565	0	s_1
3.585	0	s_1
3.585	0	s_1
3.585	0	s_1
3.585	0	s_1
3.585	0	s_1
3.605	0	s_1
3.605	0	s_1
3.605	0	s_1
3.605	0	s_1
3.605	0	s_1
3.605	0	s_1
3.605	0	s_1
3.605	0	s_1
3.605	0	s_1
3.605	0	s_1
3.605	0	s_1
3.605	0	s_1
3.605	0	s_1
3.605	0	s_1
3.625	0	s_1
3.625	0	s_1
3.625	0	s_1
3.625	0	s_1
3.635	0	s_1
3.635	0	s_1
3.635	0	s_1
3.635	0	s_1
3.635	0	s_1
3.645	0	s_1
3.645	0	s_1
3.645	0	s_1
3.645	0	s_1
3.645	0	s_1
3.655	0	s_1
3.655	0	s_1
3.655	0	s_1
3.655	0	s_1
3.665	0	s_1
3.665	0	s_1
3.665	0	s_1
3.665	0	s_1
3.665	0	s_1
3.675	0	s_1
3.675	0	s_1
3.675	0	s_1
3.675	0	s_1
3.685	0	s_1
3.685	0	s_1
3.685	0	s_1
3.685	0	s_1
3.685	0	s_1
3.695	0	s_1
3.695	0	s_1
3.695	0	s_1
3.695	0	s_1
3.695	0	s_1
3.705	0	s_1
3.705	0	s_1
3.705	0	s_1
3.705	0	s_1
3.715	0	s_1
3.715	0	s_1
3.715	0	s_1
3.715	0	s_1
3.715	0	s_1
3.725	0	s_1
3.725	0	s_1
3.725	0	s_1
3.725	0	s_1
3.725	0	s_1
3.735	0	s_1
3.735	0	s_1
3.735	0	s_1
3.735	0	s_1
3.745	0	s_1
3.745	0	s_1
3.745	0	s_1
3.745	0	s_1
3.745	0	s_1
3.755	0	s_1
3.755	0	s_1
3.755	0	s_1
3.755	0	s_1
3.755	0	s_1
3.765	0	s_1
3.765	0	s_1
3.765	0	s_1
3.765	0	s_1
3.775	0	s_1
3.775	0	s_1
3.775	0	s_1
3.775	0	s_1
3.775	0	s_1
3.785	0	s_1
3.785	0	s_1
3.785	0	s_1
3.785	0	s_1
3.785	0	s_1
3.795	0	s_1
3.795	0	s_1
3.795	0	s_1
3.795	0	s_1
3.805	0	s_1
3.805	0	s_1
3.805	0	s_1
3.805	0	s_1
3.805	0	s_1
3.815	0	s_1
3.815	0	s_1
3.815	0	s_1
3.815	0	s_1
3.815	0	s_1
3.825	0	s_1
3.825	0	s_1
3.825	0	s_1
3.825	0	s_1
3.835	0	s_1
3.835	0	s_1
3.835	0	s_1
3.835	0	s_1
3.835	0	s_1
3.845	0	s_1
3.845	0	s_1
3.845	0	s_1
3.845	0	s_1
3.845	0	s_1
3.855	0	s_1
3.855	0	s_1
3.855	0	s_1
3.855	0	s_1
3.865	0	s_1
3.865	0	s_1
3.865	0	s_1
3.865	0	s_1
3.865	0	s_1
3.875	0	s_1
3.875	0	s_1
3.875	0	s_1
3.875	0	s_1
3.875	0	s_1
3.885	0	s_1
3.885	0	s_1
3.885	0	s_1
3.885	0	s_1
3.895	0	s_1
3.895	0	s_1
3.895	0	s_1
3.895	0	s_1
3.895	0	s_1
3.905	0	s_1
3.905	0	s_1
3.905	0	s_1
3.905	0	s_1
3.905	0	s_1
3.915	0	s_1
3.915	0	s_1
3.915	0	s_1
3.915	0	s_1
3.925	0	s_1
3.925	0	s_1
3.925	0	s_1
3.925	0	s_1
3.925	0	s_1
3.935	0	s_1
3.935	0	s_1
3.935	0	s_1
3.935	0	s_1
3.935	0	s_1
3.945	0	s_1
3.945	0	s_1
3.945	0	s_1
3.945	0	s_1
3.955	0	s_1
3.955	0	s_1
3.955	0	s_1
3.955	0	s_1
3.955	0	s_1
3.965	0	s_1
3.965	0	s_1
3.965	0	s_1
3.965	0	s_1
3.965	0	s_1
3.975	0	s_1
3.975	0	s_1
3.975	0	s_1
3.975	0	s_1
3.985	0	s_1
3.985	0	s_1
3.985	0	s_1
3.985	0	s_1
3.985	0	s_1
4	0	s_1
4	0	s_1
4	0	s_1
4	0	s_1
4	0	s_1
4	0	s_1
4	0	s_1
4	0	s_1
4	0	s_1
4	0	s_1
4	0	s_1
4	0	s_1
4	0	s_1
4	0	s_1
4	0	s_1
4	0	s_1
4	0	s_1
4	0	s_1
4	0	s_1
4	0	s_1
4	0	s_1
4	0	s_1
4	0	s_1
4	0	s_1
0.0571	1	uft_lv
0.0579	1	uft_lv
0.0579	1	uft_lv
0.0651	1	uft_lv
0.171	1	uft_lv
0.183	1	uft_lv
0.188	1	uft_lv
0.223	1	uft_lv
0.223	1	uft_lv
0.223	1	uft_lv
0.224	1	uft_lv
0.224	1	uft_lv
0.224	1	uft_lv
0.231	1	uft_lv
0.26	1	uft_lv
0.26	1	uft_lv
0.261	1	uft_lv
0.261	1	uft_lv
0.268	1	uft_lv
0.268	1	uft_lv
0.383	1	uft_lv
0.384	1	uft_lv
0.384	1	uft_lv
0.384	1	uft_lv
0.391	1	uft_lv
0.421	1	uft_lv
0.421	1	uft_lv
0.421	1	uft_lv
0.429	1	uft_lv
0.429	1	uft_lv
0.442	1	uft_lv
0.442	1	uft_lv
0.443	1	uft_lv
0.45	1	uft_lv
0.45	1	uft_lv
0.501	1	uft_lv
0.501	1	uft_lv
0.501	1	uft_lv
0.509	1	uft_lv
0.509	1	uft_lv
0.509	1	uft_lv
0.53	1	uft_lv
0.56	1	uft_lv
0.56	1	uft_lv
0.56	1	uft_lv
0.56	1	uft_lv
0.568	1	uft_lv
0.568	1	uft_lv
0.64	1	uft_lv
0.64	1	uft_lv
0.64	1	uft_lv
0.641	1	uft_lv
0.641	1	uft_lv
0.641	1	uft_lv
0.648	1	uft_lv
0.715	1	uft_lv
0.715	1	uft_lv
0.715	1	uft_lv
0.715	1	uft_lv
0.715	1	uft_lv
0.715	1	uft_lv
0.723	1	uft_lv
0.723	1	uft_lv
0.723	1	uft_lv
0.723	1	uft_lv
0.723	1	uft_lv
0.789	1	uft_lv
0.789	1	uft_lv
0.789	1	uft_lv
0.79	1	uft_lv
0.79	1	uft_lv
0.79	1	uft_lv
0.797	1	uft_lv
0.864	1	uft_lv
0.864	1	uft_lv
0.865	1	uft_lv
0.865	1	uft_lv
0.865	1	uft_lv
0.873	1	uft_lv
0.88	1	uft_lv
0.881	1	uft_lv
0.881	1	uft_lv
0.888	1	uft_lv
0.902	1	uft_lv
0.902	1	uft_lv
0.907	1	uft_lv
0.907	1	uft_lv
0.912	1	uft_lv
0.912	1	uft_lv
0.913	1	uft_lv
0.913	1	uft_lv
0.913	1	uft_lv
0.92	1	uft_lv
0.944	1	uft_lv
0.945	1	uft_lv
0.945	1	uft_lv
0.952	1	uft_lv
0.976	1	uft_lv
0.976	1	uft_lv
0.977	1	uft_lv
0.977	1	uft_lv
0.984	1	uft_lv
1.03	1	uft_lv
1.03	1	uft_lv
1.04	1	uft_lv
1.04	1	uft_lv
1.07	1	uft_lv
1.07	1	uft_lv
1.08	1	uft_lv
1.08	1	uft_lv
1.08	1	uft_lv
1.08	1	uft_lv
1.2	1	uft_lv
1.2	1	uft_lv
1.21	1	uft_lv
1.21	1	uft_lv
1.24	1	uft_lv
1.24	1	uft_lv
1.24	1	uft_lv
1.25	1	uft_lv
1.25	1	uft_lv
1.25	1	uft_lv
1.25	1	uft_lv
1.34	1	uft_lv
1.34	1	uft_lv
1.34	1	uft_lv
1.34	1	uft_lv
1.35	1	uft_lv
1.35	1	uft_lv
1.35	1	uft_lv
1.35	1	uft_lv
1.39	1	uft_lv
1.39	1	uft_lv
1.4	1	uft_lv
1.4	1	uft_lv
1.41	1	uft_lv
1.42	1	uft_lv
1.42	1	uft_lv
1.42	1	uft_lv
1.44	1	uft_lv
1.44	1	uft_lv
1.44	1	uft_lv
1.44	1	uft_lv
1.45	1	uft_lv
1.45	1	uft_lv
1.45	1	uft_lv
1.46	1	uft_lv
1.46	1	uft_lv
1.47	1	uft_lv
1.47	1	uft_lv
1.51	1	uft_lv
1.51	1	uft_lv
1.52	1	uft_lv
1.62	1	uft_lv
1.62	1	uft_lv
1.63	1	uft_lv
1.63	1	uft_lv
1.76	1	uft_lv
1.77	1	uft_lv
1.78	1	uft_lv
1.78	1	uft_lv
1.85	1	uft_lv
1.86	1	uft_lv
1.86	1	uft_lv
1.86	1	uft_lv
1.91	1	uft_lv
1.92	1	uft_lv
1.97	1	uft_lv
1.97	1	uft_lv
1.97	1	uft_lv
1.98	1	uft_lv
2.02	1	uft_lv
2.02	1	uft_lv
2.03	1	uft_lv
2.03	1	uft_lv
2.05	1	uft_lv
2.05	1	uft_lv
2.06	1	uft_lv
2.29	1	uft_lv
2.29	1	uft_lv
2.3	1	uft_lv
2.41	1	uft_lv
2.41	1	uft_lv
2.42	1	uft_lv
2.42	1	uft_lv
2.45	1	uft_lv
2.45	1	uft_lv
2.45	1	uft_lv
2.46	1	uft_lv
2.49	1	uft_lv
2.49	1	uft_lv
2.5	1	uft_lv
2.5	1	uft_lv
2.62	1	uft_lv
2.63	1	uft_lv
2.63	1	uft_lv
2.74	1	uft_lv
2.74	1	uft_lv
2.94	1	uft_lv
2.94	1	uft_lv
2.95	1	uft_lv
2.95	1	uft_lv
3	1	uft_lv
3	1	uft_lv
3.02	1	uft_lv
3.02	1	uft_lv
3.02	1	uft_lv
3.09	1	uft_lv
3.1	1	uft_lv
3.1	1	uft_lv
3.1	1	uft_lv
3.24	1	uft_lv
3.25	1	uft_lv
3.25	1	uft_lv
3.25	1	uft_lv
3.41	1	uft_lv
3.41	1	uft_lv
3.42	1	uft_lv
3.42	1	uft_lv
3.42	1	uft_lv
3.45	1	uft_lv
3.46	1	uft_lv
3.63	1	uft_lv
3.64	1	uft_lv
3.71	1	uft_lv
3.72	1	uft_lv
3.89	1	uft_lv
0.08385	0	uft_lv
0.164	0	uft_lv
0.25	0	uft_lv
0.335	0	uft_lv
0.4175	0	uft_lv
0.4975	0	uft_lv
0.581	0	uft_lv
0.6665	0	uft_lv
0.752	0	uft_lv
0.832	0	uft_lv
0.9165	0	uft_lv
1.145	0	uft_lv
1.285	0	uft_lv
1.425	0	uft_lv
1.575	0	uft_lv
1.715	0	uft_lv
1.855	0	uft_lv
2.015	0	uft_lv
2.025	0	uft_lv
2.035	0	uft_lv
2.055	0	uft_lv
2.065	0	uft_lv
2.075	0	uft_lv
2.095	0	uft_lv
2.105	0	uft_lv
2.115	0	uft_lv
2.135	0	uft_lv
2.145	0	uft_lv
2.16	0	uft_lv
2.175	0	uft_lv
2.185	0	uft_lv
2.195	0	uft_lv
2.215	0	uft_lv
2.225	0	uft_lv
2.235	0	uft_lv
2.245	0	uft_lv
2.26	0	uft_lv
2.275	0	uft_lv
2.285	0	uft_lv
2.305	0	uft_lv
2.315	0	uft_lv
2.325	0	uft_lv
2.345	0	uft_lv
2.355	0	uft_lv
2.365	0	uft_lv
2.385	0	uft_lv
2.4	0	uft_lv
2.4	0	uft_lv
2.425	0	uft_lv
2.435	0	uft_lv
2.445	0	uft_lv
2.465	0	uft_lv
2.475	0	uft_lv
2.485	0	uft_lv
2.495	0	uft_lv
2.515	0	uft_lv
2.525	0	uft_lv
2.535	0	uft_lv
2.56	0	uft_lv
2.56	0	uft_lv
2.575	0	uft_lv
2.595	0	uft_lv
2.605	0	uft_lv
2.615	0	uft_lv
2.635	0	uft_lv
2.645	0	uft_lv
2.655	0	uft_lv
2.675	0	uft_lv
2.685	0	uft_lv
2.71	0	uft_lv
2.71	0	uft_lv
2.71	0	uft_lv
2.735	0	uft_lv
2.745	0	uft_lv
2.765	0	uft_lv
2.775	0	uft_lv
2.785	0	uft_lv
2.805	0	uft_lv
2.815	0	uft_lv
2.825	0	uft_lv
2.845	0	uft_lv
2.845	0	uft_lv
2.865	0	uft_lv
2.895	0	uft_lv
2.895	0	uft_lv
2.895	0	uft_lv
2.925	0	uft_lv
2.935	0	uft_lv
2.945	0	uft_lv
2.975	0	uft_lv
2.975	0	uft_lv
2.975	0	uft_lv
3.01	0	uft_lv
3.01	0	uft_lv
3.01	0	uft_lv
3.01	0	uft_lv
3.01	0	uft_lv
3.01	0	uft_lv
3.01	0	uft_lv
3.01	0	uft_lv
3.025	0	uft_lv
3.025	0	uft_lv
3.025	0	uft_lv
3.025	0	uft_lv
3.035	0	uft_lv
3.035	0	uft_lv
3.035	0	uft_lv
3.035	0	uft_lv
3.05	0	uft_lv
3.05	0	uft_lv
3.05	0	uft_lv
3.05	0	uft_lv
3.05	0	uft_lv
3.05	0	uft_lv
3.05	0	uft_lv
3.05	0	uft_lv
3.05	0	uft_lv
3.065	0	uft_lv
3.065	0	uft_lv
3.065	0	uft_lv
3.065	0	uft_lv
3.075	0	uft_lv
3.075	0	uft_lv
3.075	0	uft_lv
3.075	0	uft_lv
3.085	0	uft_lv
3.085	0	uft_lv
3.085	0	uft_lv
3.085	0	uft_lv
3.095	0	uft_lv
3.095	0	uft_lv
3.095	0	uft_lv
3.095	0	uft_lv
3.095	0	uft_lv
3.105	0	uft_lv
3.105	0	uft_lv
3.105	0	uft_lv
3.105	0	uft_lv
3.115	0	uft_lv
3.115	0	uft_lv
3.115	0	uft_lv
3.115	0	uft_lv
3.135	0	uft_lv
3.135	0	uft_lv
3.135	0	uft_lv
3.135	0	uft_lv
3.135	0	uft_lv
3.135	0	uft_lv
3.135	0	uft_lv
3.135	0	uft_lv
3.135	0	uft_lv
3.135	0	uft_lv
3.135	0	uft_lv
3.135	0	uft_lv
3.135	0	uft_lv
3.155	0	uft_lv
3.155	0	uft_lv
3.155	0	uft_lv
3.155	0	uft_lv
3.165	0	uft_lv
3.165	0	uft_lv
3.165	0	uft_lv
3.165	0	uft_lv
3.18	0	uft_lv
3.18	0	uft_lv
3.18	0	uft_lv
3.18	0	uft_lv
3.18	0	uft_lv
3.18	0	uft_lv
3.18	0	uft_lv
3.18	0	uft_lv
3.195	0	uft_lv
3.195	0	uft_lv
3.195	0	uft_lv
3.195	0	uft_lv
3.195	0	uft_lv
3.21	0	uft_lv
3.21	0	uft_lv
3.21	0	uft_lv
3.21	0	uft_lv
3.21	0	uft_lv
3.21	0	uft_lv
3.21	0	uft_lv
3.21	0	uft_lv
3.225	0	uft_lv
3.225	0	uft_lv
3.225	0	uft_lv
3.225	0	uft_lv
3.235	0	uft_lv
3.235	0	uft_lv
3.235	0	uft_lv
3.235	0	uft_lv
3.235	0	uft_lv
3.245	0	uft_lv
3.245	0	uft_lv
3.245	0	uft_lv
3.245	0	uft_lv
3.255	0	uft_lv
3.255	0	uft_lv
3.255	0	uft_lv
3.255	0	uft_lv
3.275	0	uft_lv
3.275	0	uft_lv
3.275	0	uft_lv
3.275	0	uft_lv
3.275	0	uft_lv
3.275	0	uft_lv
3.275	0	uft_lv
3.275	0	uft_lv
3.275	0	uft_lv
3.275	0	uft_lv
3.275	0	uft_lv
3.275	0	uft_lv
3.275	0	uft_lv
3.305	0	uft_lv
3.305	0	uft_lv
3.305	0	uft_lv
3.305	0	uft_lv
3.305	0	uft_lv
3.305	0	uft_lv
3.305	0	uft_lv
3.305	0	uft_lv
3.305	0	uft_lv
3.305	0	uft_lv
3.305	0	uft_lv
3.305	0	uft_lv
3.325	0	uft_lv
3.325	0	uft_lv
3.325	0	uft_lv
3.325	0	uft_lv
3.335	0	uft_lv
3.335	0	uft_lv
3.335	0	uft_lv
3.335	0	uft_lv
3.335	0	uft_lv
3.345	0	uft_lv
3.345	0	uft_lv
3.345	0	uft_lv
3.345	0	uft_lv
3.355	0	uft_lv
3.355	0	uft_lv
3.355	0	uft_lv
3.355	0	uft_lv
3.37	0	uft_lv
3.37	0	uft_lv
3.37	0	uft_lv
3.37	0	uft_lv
3.37	0	uft_lv
3.37	0	uft_lv
3.37	0	uft_lv
3.37	0	uft_lv
3.385	0	uft_lv
3.385	0	uft_lv
3.385	0	uft_lv
3.385	0	uft_lv
3.385	0	uft_lv
3.395	0	uft_lv
3.395	0	uft_lv
3.395	0	uft_lv
3.395	0	uft_lv
3.405	0	uft_lv
3.405	0	uft_lv
3.405	0	uft_lv
3.405	0	uft_lv
3.415	0	uft_lv
3.415	0	uft_lv
3.415	0	uft_lv
3.415	0	uft_lv
3.425	0	uft_lv
3.425	0	uft_lv
3.425	0	uft_lv
3.425	0	uft_lv
3.425	0	uft_lv
3.435	0	uft_lv
3.435	0	uft_lv
3.435	0	uft_lv
3.435	0	uft_lv
3.445	0	uft_lv
3.445	0	uft_lv
3.445	0	uft_lv
3.445	0	uft_lv
3.455	0	uft_lv
3.455	0	uft_lv
3.455	0	uft_lv
3.455	0	uft_lv
3.47	0	uft_lv
3.47	0	uft_lv
3.47	0	uft_lv
3.47	0	uft_lv
3.47	0	uft_lv
3.47	0	uft_lv
3.47	0	uft_lv
3.47	0	uft_lv
3.47	0	uft_lv
3.485	0	uft_lv
3.485	0	uft_lv
3.485	0	uft_lv
3.485	0	uft_lv
3.505	0	uft_lv
3.505	0	uft_lv
3.505	0	uft_lv
3.505	0	uft_lv
3.505	0	uft_lv
3.505	0	uft_lv
3.505	0	uft_lv
3.505	0	uft_lv
3.505	0	uft_lv
3.505	0	uft_lv
3.505	0	uft_lv
3.505	0	uft_lv
3.525	0	uft_lv
3.525	0	uft_lv
3.525	0	uft_lv
3.525	0	uft_lv
3.525	0	uft_lv
3.535	0	uft_lv
3.535	0	uft_lv
3.535	0	uft_lv
3.535	0	uft_lv
3.545	0	uft_lv
3.545	0	uft_lv
3.545	0	uft_lv
3.545	0	uft_lv
3.565	0	uft_lv
3.565	0	uft_lv
3.565	0	uft_lv
3.565	0	uft_lv
3.565	0	uft_lv
3.565	0	uft_lv
3.565	0	uft_lv
3.565	0	uft_lv
3.565	0	uft_lv
3.565	0	uft_lv
3.565	0	uft_lv
3.565	0	uft_lv
3.565	0	uft_lv
3.595	0	uft_lv
3.595	0	uft_lv
3.595	0	uft_lv
3.595	0	uft_lv
3.595	0	uft_lv
3.595	0	uft_lv
3.595	0	uft_lv
3.595	0	uft_lv
3.595	0	uft_lv
3.595	0	uft_lv
3.595	0	uft_lv
3.595	0	uft_lv
3.615	0	uft_lv
3.615	0	uft_lv
3.615	0	uft_lv
3.615	0	uft_lv
3.615	0	uft_lv
3.625	0	uft_lv
3.625	0	uft_lv
3.625	0	uft_lv
3.625	0	uft_lv
3.635	0	uft_lv
3.635	0	uft_lv
3.635	0	uft_lv
3.635	0	uft_lv
3.65	0	uft_lv
3.65	0	uft_lv
3.65	0	uft_lv
3.65	0	uft_lv
3.65	0	uft_lv
3.65	0	uft_lv
3.65	0	uft_lv
3.65	0	uft_lv
3.665	0	uft_lv
3.665	0	uft_lv
3.665	0	uft_lv
3.665	0	uft_lv
3.665	0	uft_lv
3.69	0	uft_lv
3.69	0	uft_lv
3.69	0	uft_lv
3.69	0	uft_lv
3.69	0	uft_lv
3.69	0	uft_lv
3.69	0	uft_lv
3.69	0	uft_lv
3.69	0	uft_lv
3.69	0	uft_lv
3.69	0	uft_lv
3.69	0	uft_lv
3.69	0	uft_lv
3.69	0	uft_lv
3.69	0	uft_lv
3.69	0	uft_lv
3.715	0	uft_lv
3.715	0	uft_lv
3.715	0	uft_lv
3.715	0	uft_lv
3.715	0	uft_lv
3.725	0	uft_lv
3.725	0	uft_lv
3.725	0	uft_lv
3.725	0	uft_lv
3.755	0	uft_lv
3.755	0	uft_lv
3.755	0	uft_lv
3.755	0	uft_lv
3.755	0	uft_lv
3.755	0	uft_lv
3.755	0	uft_lv
3.755	0	uft_lv
3.755	0	uft_lv
3.755	0	uft_lv
3.755	0	uft_lv
3.755	0	uft_lv
3.755	0	uft_lv
3.755	0	uft_lv
3.755	0	uft_lv
3.755	0	uft_lv
3.755	0	uft_lv
3.755	0	uft_lv
3.755	0	uft_lv
3.755	0	uft_lv
3.755	0	uft_lv
3.785	0	uft_lv
3.785	0	uft_lv
3.785	0	uft_lv
3.785	0	uft_lv
3.795	0	uft_lv
3.795	0	uft_lv
3.795	0	uft_lv
3.795	0	uft_lv
3.805	0	uft_lv
3.805	0	uft_lv
3.805	0	uft_lv
3.805	0	uft_lv
3.805	0	uft_lv
3.825	0	uft_lv
3.825	0	uft_lv
3.825	0	uft_lv
3.825	0	uft_lv
3.825	0	uft_lv
3.825	0	uft_lv
3.825	0	uft_lv
3.825	0	uft_lv
3.825	0	uft_lv
3.825	0	uft_lv
3.825	0	uft_lv
3.825	0	uft_lv
3.845	0	uft_lv
3.845	0	uft_lv
3.845	0	uft_lv
3.845	0	uft_lv
3.865	0	uft_lv
3.865	0	uft_lv
3.865	0	uft_lv
3.865	0	uft_lv
3.865	0	uft_lv
3.865	0	uft_lv
3.865	0	uft_lv
3.865	0	uft_lv
3.865	0	uft_lv
3.865	0	uft_lv
3.865	0	uft_lv
3.865	0	uft_lv
3.865	0	uft_lv
3.885	0	uft_lv
3.885	0	uft_lv
3.885	0	uft_lv
3.885	0	uft_lv
3.9	0	uft_lv
3.9	0	uft_lv
3.9	0	uft_lv
3.9	0	uft_lv
3.9	0	uft_lv
3.9	0	uft_lv
3.9	0	uft_lv
3.9	0	uft_lv
3.9	0	uft_lv
3.935	0	uft_lv
3.935	0	uft_lv
3.935	0	uft_lv
3.935	0	uft_lv
3.935	0	uft_lv
3.935	0	uft_lv
3.935	0	uft_lv
3.935	0	uft_lv
3.935	0	uft_lv
3.935	0	uft_lv
3.935	0	uft_lv
3.935	0	uft_lv
3.935	0	uft_lv
3.935	0	uft_lv
3.935	0	uft_lv
3.935	0	uft_lv
3.935	0	uft_lv
3.935	0	uft_lv
3.935	0	uft_lv
3.935	0	uft_lv
3.935	0	uft_lv
3.965	0	uft_lv
3.965	0	uft_lv
3.965	0	uft_lv
3.965	0	uft_lv
3.98	0	uft_lv
3.98	0	uft_lv
3.98	0	uft_lv
3.98	0	uft_lv
3.98	0	uft_lv
3.98	0	uft_lv
3.98	0	uft_lv
3.98	0	uft_lv
4	0	uft_lv
4	0	uft_lv
4	0	uft_lv
4	0	uft_lv
4	0	uft_lv
4	0	uft_lv
4	0	uft_lv
4	0	uft_lv
4	0	uft_lv
4	0	uft_lv
4	0	uft_lv
4	0	uft_lv
4	0	uft_lv
4	0	uft_lv
4	0	uft_lv
4	0	uft_lv
4	0	uft_lv
4	0	uft_lv
4	0	uft_lv
4	0	uft_lv
4	0	uft_lv
4	0	uft_lv
4	0	uft_lv
4	0	uft_lv
4	0	uft_lv
