## Supplementary data files for "Cancer patient survival can be accurately parameterized, revealing time-dependent therapeutic effects and doubling the precision of small trials": AIO0207_3B.csv

Time	Event	Arm
0.287	1	5FU_BEV
0.77	1	5FU_BEV
0.908	1	5FU_BEV
1.17	1	5FU_BEV
1.27	1	5FU_BEV
1.29	1	5FU_BEV
1.36	1	5FU_BEV
1.44	1	5FU_BEV
1.44	1	5FU_BEV
1.44	1	5FU_BEV
1.44	1	5FU_BEV
1.51	1	5FU_BEV
1.58	1	5FU_BEV
1.58	1	5FU_BEV
1.71	1	5FU_BEV
1.71	1	5FU_BEV
1.72	1	5FU_BEV
1.74	1	5FU_BEV
1.87	1	5FU_BEV
2.13	1	5FU_BEV
2.25	1	5FU_BEV
2.27	1	5FU_BEV
2.31	1	5FU_BEV
2.47	1	5FU_BEV
2.62	1	5FU_BEV
2.65	1	5FU_BEV
2.77	1	5FU_BEV
2.79	1	5FU_BEV
2.9	1	5FU_BEV
3.02	1	5FU_BEV
3.14	1	5FU_BEV
3.39	1	5FU_BEV
3.4	1	5FU_BEV
3.45	1	5FU_BEV
3.5	1	5FU_BEV
3.51	1	5FU_BEV
3.51	1	5FU_BEV
3.54	1	5FU_BEV
3.58	1	5FU_BEV
3.71	1	5FU_BEV
3.94	1	5FU_BEV
4.04	1	5FU_BEV
4.05	1	5FU_BEV
4.15	1	5FU_BEV
4.16	1	5FU_BEV
4.17	1	5FU_BEV
4.18	1	5FU_BEV
4.32	1	5FU_BEV
4.32	1	5FU_BEV
4.33	1	5FU_BEV
4.39	1	5FU_BEV
4.49	1	5FU_BEV
4.55	1	5FU_BEV
4.6	1	5FU_BEV
4.87	1	5FU_BEV
5.07	1	5FU_BEV
5.1	1	5FU_BEV
5.22	1	5FU_BEV
5.29	1	5FU_BEV
5.72	1	5FU_BEV
5.76	1	5FU_BEV
5.82	1	5FU_BEV
5.85	1	5FU_BEV
5.87	1	5FU_BEV
5.93	1	5FU_BEV
6	1	5FU_BEV
6.03	1	5FU_BEV
6.15	1	5FU_BEV
6.19	1	5FU_BEV
6.23	1	5FU_BEV
6.34	1	5FU_BEV
6.4	1	5FU_BEV
6.65	1	5FU_BEV
6.72	1	5FU_BEV
6.8	1	5FU_BEV
6.86	1	5FU_BEV
6.92	1	5FU_BEV
7.09	1	5FU_BEV
7.15	1	5FU_BEV
7.28	1	5FU_BEV
7.31	1	5FU_BEV
7.52	1	5FU_BEV
7.59	1	5FU_BEV
7.64	1	5FU_BEV
7.78	1	5FU_BEV
7.86	1	5FU_BEV
8.03	1	5FU_BEV
8.07	1	5FU_BEV
8.1	1	5FU_BEV
8.15	1	5FU_BEV
8.26	1	5FU_BEV
8.3	1	5FU_BEV
9.01	1	5FU_BEV
9.29	1	5FU_BEV
9.44	1	5FU_BEV
9.47	1	5FU_BEV
9.88	1	5FU_BEV
10.1	1	5FU_BEV
10.2	1	5FU_BEV
10.8	1	5FU_BEV
11.3	1	5FU_BEV
11.8	1	5FU_BEV
11.9	1	5FU_BEV
12	1	5FU_BEV
12.1	1	5FU_BEV
13.4	1	5FU_BEV
13.5	1	5FU_BEV
15.1	1	5FU_BEV
15.2	1	5FU_BEV
15.2	1	5FU_BEV
15.9	1	5FU_BEV
16	1	5FU_BEV
16.4	1	5FU_BEV
16.6	1	5FU_BEV
16.7	1	5FU_BEV
17.1	1	5FU_BEV
17.3	1	5FU_BEV
17.9	1	5FU_BEV
18	1	5FU_BEV
18.2	1	5FU_BEV
19.4	1	5FU_BEV
20.1	1	5FU_BEV
21.5	1	5FU_BEV
22.7	1	5FU_BEV
25.6	1	5FU_BEV
30.4	1	5FU_BEV
32.1	1	5FU_BEV
0.865	0	5FU_BEV
1.715	0	5FU_BEV
2.57	0	5FU_BEV
3.435	0	5FU_BEV
4.285	0	5FU_BEV
5.14	0	5FU_BEV
7.19	0	5FU_BEV
8.385	0	5FU_BEV
9.595	0	5FU_BEV
10.75	0	5FU_BEV
12.95	0	5FU_BEV
13.95	0	5FU_BEV
14.95	0	5FU_BEV
15.95	0	5FU_BEV
16.95	0	5FU_BEV
19.95	0	5FU_BEV
21.95	0	5FU_BEV
26.95	0	5FU_BEV
32.95	0	5FU_BEV
42	0	5FU_BEV
1.07	1	BEV
1.11	1	BEV
1.27	1	BEV
1.33	1	BEV
1.34	1	BEV
1.34	1	BEV
1.36	1	BEV
1.36	1	BEV
1.45	1	BEV
1.45	1	BEV
1.45	1	BEV
1.45	1	BEV
1.46	1	BEV
1.54	1	BEV
1.56	1	BEV
1.57	1	BEV
1.6	1	BEV
1.6	1	BEV
1.6	1	BEV
1.62	1	BEV
1.62	1	BEV
1.62	1	BEV
1.62	1	BEV
1.67	1	BEV
1.67	1	BEV
1.7	1	BEV
1.7	1	BEV
1.72	1	BEV
1.76	1	BEV
1.76	1	BEV
1.81	1	BEV
1.82	1	BEV
1.84	1	BEV
1.85	1	BEV
1.95	1	BEV
2	1	BEV
2.11	1	BEV
2.22	1	BEV
2.33	1	BEV
2.41	1	BEV
2.46	1	BEV
2.51	1	BEV
2.52	1	BEV
2.54	1	BEV
2.65	1	BEV
2.67	1	BEV
2.76	1	BEV
2.78	1	BEV
2.91	1	BEV
2.93	1	BEV
2.94	1	BEV
2.97	1	BEV
2.97	1	BEV
3	1	BEV
3.07	1	BEV
3.11	1	BEV
3.27	1	BEV
3.38	1	BEV
3.48	1	BEV
3.59	1	BEV
3.88	1	BEV
3.97	1	BEV
3.97	1	BEV
4.02	1	BEV
4.04	1	BEV
4.06	1	BEV
4.12	1	BEV
4.14	1	BEV
4.15	1	BEV
4.17	1	BEV
4.21	1	BEV
4.32	1	BEV
4.38	1	BEV
4.42	1	BEV
4.48	1	BEV
4.49	1	BEV
4.59	1	BEV
4.6	1	BEV
4.62	1	BEV
4.63	1	BEV
4.71	1	BEV
4.77	1	BEV
4.85	1	BEV
4.96	1	BEV
5.07	1	BEV
5.27	1	BEV
5.3	1	BEV
5.3	1	BEV
5.33	1	BEV
5.36	1	BEV
5.52	1	BEV
5.61	1	BEV
5.77	1	BEV
5.81	1	BEV
5.83	1	BEV
5.86	1	BEV
5.88	1	BEV
5.91	1	BEV
5.97	1	BEV
6.06	1	BEV
6.2	1	BEV
6.23	1	BEV
6.29	1	BEV
6.48	1	BEV
6.53	1	BEV
6.7	1	BEV
6.86	1	BEV
7.15	1	BEV
7.21	1	BEV
7.24	1	BEV
7.35	1	BEV
7.38	1	BEV
7.66	1	BEV
8.11	1	BEV
8.27	1	BEV
8.37	1	BEV
8.44	1	BEV
8.72	1	BEV
9.15	1	BEV
9.21	1	BEV
9.34	1	BEV
9.93	1	BEV
10.1	1	BEV
10.2	1	BEV
10.6	1	BEV
10.7	1	BEV
11.4	1	BEV
12.4	1	BEV
12.5	1	BEV
13.3	1	BEV
13.4	1	BEV
13.6	1	BEV
13.7	1	BEV
14.3	1	BEV
14.4	1	BEV
17	1	BEV
19.1	1	BEV
20.1	1	BEV
21.2	1	BEV
21.6	1	BEV
22.7	1	BEV
24.3	1	BEV
24.5	1	BEV
30.5	1	BEV
31.1	1	BEV
35.3	1	BEV
37.6	1	BEV
39.2	1	BEV
3.015	0	BEV
9.01	0	BEV
26.95	0	BEV
32.95	0	BEV
42	0	BEV
0.374	1	No_tx
0.374	1	No_tx
0.653	1	No_tx
0.653	1	No_tx
0.653	1	No_tx
0.916	1	No_tx
1.06	1	No_tx
1.13	1	No_tx
1.13	1	No_tx
1.26	1	No_tx
1.26	1	No_tx
1.34	1	No_tx
1.34	1	No_tx
1.39	1	No_tx
1.39	1	No_tx
1.39	1	No_tx
1.44	1	No_tx
1.44	1	No_tx
1.46	1	No_tx
1.46	1	No_tx
1.46	1	No_tx
1.46	1	No_tx
1.53	1	No_tx
1.59	1	No_tx
1.59	1	No_tx
1.59	1	No_tx
1.59	1	No_tx
1.61	1	No_tx
1.61	1	No_tx
1.61	1	No_tx
1.61	1	No_tx
1.61	1	No_tx
1.61	1	No_tx
1.71	1	No_tx
1.74	1	No_tx
1.74	1	No_tx
1.89	1	No_tx
1.89	1	No_tx
2	1	No_tx
2	1	No_tx
2.09	1	No_tx
2.09	1	No_tx
2.09	1	No_tx
2.09	1	No_tx
2.18	1	No_tx
2.18	1	No_tx
2.3	1	No_tx
2.3	1	No_tx
2.56	1	No_tx
2.56	1	No_tx
2.56	1	No_tx
2.63	1	No_tx
2.63	1	No_tx
2.63	1	No_tx
2.63	1	No_tx
2.63	1	No_tx
2.83	1	No_tx
2.83	1	No_tx
2.83	1	No_tx
2.83	1	No_tx
2.83	1	No_tx
2.83	1	No_tx
2.83	1	No_tx
2.83	1	No_tx
2.86	1	No_tx
2.86	1	No_tx
2.88	1	No_tx
2.88	1	No_tx
3.01	1	No_tx
3.01	1	No_tx
3.01	1	No_tx
3.14	1	No_tx
3.14	1	No_tx
3.25	1	No_tx
3.25	1	No_tx
3.42	1	No_tx
3.42	1	No_tx
3.62	1	No_tx
3.75	1	No_tx
3.91	1	No_tx
3.95	1	No_tx
3.95	1	No_tx
3.95	1	No_tx
3.95	1	No_tx
4.06	1	No_tx
4.06	1	No_tx
4.11	1	No_tx
4.11	1	No_tx
4.11	1	No_tx
4.18	1	No_tx
4.18	1	No_tx
4.19	1	No_tx
4.19	1	No_tx
4.19	1	No_tx
4.32	1	No_tx
4.32	1	No_tx
4.46	1	No_tx
4.46	1	No_tx
4.57	1	No_tx
4.83	1	No_tx
5	1	No_tx
5	1	No_tx
5.13	1	No_tx
5.41	1	No_tx
5.41	1	No_tx
5.69	1	No_tx
5.69	1	No_tx
5.69	1	No_tx
5.69	1	No_tx
5.94	1	No_tx
5.94	1	No_tx
6.1	1	No_tx
6.1	1	No_tx
6.43	1	No_tx
6.43	1	No_tx
6.76	1	No_tx
6.76	1	No_tx
6.76	1	No_tx
6.91	1	No_tx
6.91	1	No_tx
7.09	1	No_tx
7.2	1	No_tx
7.2	1	No_tx
7.2	1	No_tx
7.2	1	No_tx
7.35	1	No_tx
7.68	1	No_tx
7.68	1	No_tx
7.68	1	No_tx
8.24	1	No_tx
8.24	1	No_tx
8.56	1	No_tx
9.19	1	No_tx
9.47	1	No_tx
9.85	1	No_tx
9.85	1	No_tx
10.3	1	No_tx
10.3	1	No_tx
10.7	1	No_tx
10.7	1	No_tx
10.9	1	No_tx
11.1	1	No_tx
11.1	1	No_tx
11.2	1	No_tx
11.9	1	No_tx
12.4	1	No_tx
15.9	1	No_tx
17.5	1	No_tx
20.9	1	No_tx
1.495	0	No_tx
3.035	0	No_tx
4.5	0	No_tx
14.95	0	No_tx
37.05	0	No_tx
