## Supplementary data files for "Cancer patient survival can be accurately parameterized, revealing time-dependent therapeutic effects and doubling the precision of small trials": AIO0207_3C.csv

Time	Event	Arm
0.709	1	5fu_bev
1.32	1	5fu_bev
1.53	1	5fu_bev
2.29	1	5fu_bev
3.72	1	5fu_bev
3.94	1	5fu_bev
4.12	1	5fu_bev
4.31	1	5fu_bev
4.43	1	5fu_bev
4.92	1	5fu_bev
5.1	1	5fu_bev
5.27	1	5fu_bev
5.44	1	5fu_bev
5.72	1	5fu_bev
6.26	1	5fu_bev
6.43	1	5fu_bev
6.94	1	5fu_bev
7.11	1	5fu_bev
7.6	1	5fu_bev
8.95	1	5fu_bev
9.05	1	5fu_bev
9.23	1	5fu_bev
9.7	1	5fu_bev
9.94	1	5fu_bev
10.1	1	5fu_bev
10.4	1	5fu_bev
10.4	1	5fu_bev
10.4	1	5fu_bev
10.7	1	5fu_bev
10.7	1	5fu_bev
10.7	1	5fu_bev
10.9	1	5fu_bev
12.2	1	5fu_bev
12.4	1	5fu_bev
12.7	1	5fu_bev
12.9	1	5fu_bev
13.3	1	5fu_bev
13.5	1	5fu_bev
13.6	1	5fu_bev
13.8	1	5fu_bev
13.8	1	5fu_bev
14.2	1	5fu_bev
14.7	1	5fu_bev
15	1	5fu_bev
15	1	5fu_bev
15	1	5fu_bev
15.7	1	5fu_bev
15.8	1	5fu_bev
16.1	1	5fu_bev
16.3	1	5fu_bev
16.3	1	5fu_bev
16.3	1	5fu_bev
16.6	1	5fu_bev
17	1	5fu_bev
17.4	1	5fu_bev
17.8	1	5fu_bev
18.2	1	5fu_bev
18.9	1	5fu_bev
19.9	1	5fu_bev
20.1	1	5fu_bev
20.3	1	5fu_bev
20.3	1	5fu_bev
20.6	1	5fu_bev
20.6	1	5fu_bev
20.7	1	5fu_bev
21.9	1	5fu_bev
22.6	1	5fu_bev
22.6	1	5fu_bev
23.3	1	5fu_bev
23.9	1	5fu_bev
24.1	1	5fu_bev
24.3	1	5fu_bev
24.3	1	5fu_bev
24.5	1	5fu_bev
24.8	1	5fu_bev
25	1	5fu_bev
25.6	1	5fu_bev
25.9	1	5fu_bev
26.2	1	5fu_bev
27.6	1	5fu_bev
28.3	1	5fu_bev
28.7	1	5fu_bev
31.1	1	5fu_bev
31.4	1	5fu_bev
31.8	1	5fu_bev
32.6	1	5fu_bev
32.9	1	5fu_bev
34.4	1	5fu_bev
34.9	1	5fu_bev
34.9	1	5fu_bev
35.3	1	5fu_bev
36.9	1	5fu_bev
37.5	1	5fu_bev
37.9	1	5fu_bev
0.3265	0	5fu_bev
0.587	0	5fu_bev
0.8655	0	5fu_bev
1.125	0	5fu_bev
1.385	0	5fu_bev
1.66	0	5fu_bev
1.96	0	5fu_bev
2.23	0	5fu_bev
2.495	0	5fu_bev
2.76	0	5fu_bev
3.065	0	5fu_bev
3.33	0	5fu_bev
3.6	0	5fu_bev
3.87	0	5fu_bev
4.155	0	5fu_bev
4.48	0	5fu_bev
4.775	0	5fu_bev
6.67	0	5fu_bev
8.345	0	5fu_bev
10.5	0	5fu_bev
11	0	5fu_bev
11.4	0	5fu_bev
11.9	0	5fu_bev
12.45	0	5fu_bev
13	0	5fu_bev
13.4	0	5fu_bev
13.95	0	5fu_bev
14.4	0	5fu_bev
15.55	0	5fu_bev
15.95	0	5fu_bev
16.35	0	5fu_bev
16.8	0	5fu_bev
17.25	0	5fu_bev
17.75	0	5fu_bev
18.15	0	5fu_bev
18.65	0	5fu_bev
19.1	0	5fu_bev
19.6	0	5fu_bev
20.55	0	5fu_bev
21.15	0	5fu_bev
21.65	0	5fu_bev
22.25	0	5fu_bev
22.8	0	5fu_bev
23.35	0	5fu_bev
23.85	0	5fu_bev
24.45	0	5fu_bev
26.65	0	5fu_bev
28.35	0	5fu_bev
30.75	0	5fu_bev
31.45	0	5fu_bev
32.15	0	5fu_bev
32.85	0	5fu_bev
33.55	0	5fu_bev
34.25	0	5fu_bev
36.65	0	5fu_bev
38.35	0	5fu_bev
45.65	0	5fu_bev
46.35	0	5fu_bev
47.05	0	5fu_bev
47.75	0	5fu_bev
48.45	0	5fu_bev
49.15	0	5fu_bev
3.02	1	bev
3.5	1	bev
5.1	1	bev
5.1	1	bev
5.1	1	bev
5.1	1	bev
5.58	1	bev
5.62	1	bev
5.81	1	bev
6.07	1	bev
6.13	1	bev
6.37	1	bev
6.63	1	bev
7.67	1	bev
7.95	1	bev
8.23	1	bev
8.31	1	bev
8.31	1	bev
8.41	1	bev
8.41	1	bev
8.76	1	bev
9.18	1	bev
9.44	1	bev
9.62	1	bev
9.68	1	bev
9.88	1	bev
10	1	bev
10.1	1	bev
10.1	1	bev
10.3	1	bev
10.3	1	bev
10.8	1	bev
11.5	1	bev
11.9	1	bev
11.9	1	bev
12.4	1	bev
12.5	1	bev
12.7	1	bev
12.7	1	bev
13	1	bev
13.5	1	bev
13.7	1	bev
14.4	1	bev
14.5	1	bev
14.6	1	bev
14.7	1	bev
15	1	bev
15.4	1	bev
15.6	1	bev
15.7	1	bev
16.3	1	bev
17.2	1	bev
17.2	1	bev
17.6	1	bev
18.3	1	bev
18.4	1	bev
18.8	1	bev
19	1	bev
19	1	bev
19.2	1	bev
19.3	1	bev
19.6	1	bev
20	1	bev
21	1	bev
21.4	1	bev
21.4	1	bev
21.4	1	bev
22.1	1	bev
22.4	1	bev
22.4	1	bev
22.6	1	bev
23.2	1	bev
23.9	1	bev
24.8	1	bev
25.8	1	bev
26	1	bev
26.7	1	bev
26.9	1	bev
27.1	1	bev
27.4	1	bev
27.8	1	bev
28.2	1	bev
29	1	bev
29.1	1	bev
29.1	1	bev
29.2	1	bev
29.3	1	bev
29.6	1	bev
30.7	1	bev
30.7	1	bev
30.8	1	bev
31.5	1	bev
32.3	1	bev
32.7	1	bev
33.5	1	bev
34	1	bev
34.6	1	bev
36.4	1	bev
39	1	bev
39.4	1	bev
43.4	1	bev
0.633	0	bev
1.28	0	bev
1.925	0	bev
2.53	0	bev
3.22	0	bev
3.78	0	bev
4.46	0	bev
6.1	0	bev
7.04	0	bev
8.01	0	bev
8.97	0	bev
11.2	0	bev
12.45	0	bev
13.8	0	bev
15.45	0	bev
15.95	0	bev
16.35	0	bev
16.85	0	bev
17.25	0	bev
17.75	0	bev
18.1	0	bev
18.7	0	bev
19.1	0	bev
19.5	0	bev
20.55	0	bev
20.95	0	bev
21.5	0	bev
22	0	bev
22.45	0	bev
22.9	0	bev
23.45	0	bev
24	0	bev
24.5	0	bev
25.5	0	bev
26.15	0	bev
26.6	0	bev
27.25	0	bev
27.7	0	bev
28.35	0	bev
28.85	0	bev
29.4	0	bev
31	0	bev
31.95	0	bev
33	0	bev
33.95	0	bev
36.3	0	bev
37.5	0	bev
38.75	0	bev
40.95	0	bev
41.95	0	bev
42.95	0	bev
43.95	0	bev
46.05	0	bev
47.15	0	bev
48.25	0	bev
0.652	1	no_tx
2.52	1	no_tx
3.47	1	no_tx
4.29	1	no_tx
5.1	1	no_tx
5.72	1	no_tx
5.72	1	no_tx
6.29	1	no_tx
6.65	1	no_tx
6.65	1	no_tx
6.96	1	no_tx
6.96	1	no_tx
7.2	1	no_tx
7.2	1	no_tx
7.37	1	no_tx
7.47	1	no_tx
7.51	1	no_tx
7.51	1	no_tx
7.9	1	no_tx
7.99	1	no_tx
8.09	1	no_tx
8.28	1	no_tx
8.28	1	no_tx
8.37	1	no_tx
8.71	1	no_tx
8.71	1	no_tx
9.43	1	no_tx
9.73	1	no_tx
9.73	1	no_tx
10.9	1	no_tx
10.9	1	no_tx
11.3	1	no_tx
11.5	1	no_tx
11.7	1	no_tx
12	1	no_tx
12	1	no_tx
12.6	1	no_tx
13.1	1	no_tx
13.2	1	no_tx
13.2	1	no_tx
13.4	1	no_tx
13.4	1	no_tx
13.8	1	no_tx
14.2	1	no_tx
14.2	1	no_tx
14.2	1	no_tx
15.3	1	no_tx
15.4	1	no_tx
15.5	1	no_tx
15.8	1	no_tx
16.2	1	no_tx
16.2	1	no_tx
17.1	1	no_tx
17.3	1	no_tx
17.7	1	no_tx
18.4	1	no_tx
19.1	1	no_tx
19.5	1	no_tx
20.2	1	no_tx
20.3	1	no_tx
20.5	1	no_tx
20.9	1	no_tx
22	1	no_tx
22.2	1	no_tx
23.5	1	no_tx
23.6	1	no_tx
23.7	1	no_tx
24	1	no_tx
24.6	1	no_tx
25.2	1	no_tx
25.4	1	no_tx
25.6	1	no_tx
26	1	no_tx
26.2	1	no_tx
27.8	1	no_tx
28.3	1	no_tx
28.5	1	no_tx
28.5	1	no_tx
30.7	1	no_tx
30.7	1	no_tx
31.5	1	no_tx
32.1	1	no_tx
32.1	1	no_tx
32.2	1	no_tx
33.6	1	no_tx
34	1	no_tx
40	1	no_tx
42.2	1	no_tx
0.3055	0	no_tx
0.709	0	no_tx
1.09	0	no_tx
1.43	0	no_tx
1.77	0	no_tx
2.15	0	no_tx
2.5	0	no_tx
2.92	0	no_tx
3.29	0	no_tx
3.545	0	no_tx
4.075	0	no_tx
4.075	0	no_tx
4.725	0	no_tx
6.15	0	no_tx
7.605	0	no_tx
8.805	0	no_tx
10.55	0	no_tx
11.05	0	no_tx
11.45	0	no_tx
11.9	0	no_tx
12.35	0	no_tx
12.8	0	no_tx
13.25	0	no_tx
13.7	0	no_tx
14.15	0	no_tx
14.7	0	no_tx
15.45	0	no_tx
15.75	0	no_tx
16.1	0	no_tx
16.5	0	no_tx
16.8	0	no_tx
17.2	0	no_tx
17.6	0	no_tx
17.8	0	no_tx
18.25	0	no_tx
18.55	0	no_tx
19	0	no_tx
19.25	0	no_tx
19.6	0	no_tx
20.4	0	no_tx
20.75	0	no_tx
21.15	0	no_tx
21.55	0	no_tx
21.95	0	no_tx
22.35	0	no_tx
22.65	0	no_tx
23.05	0	no_tx
23.45	0	no_tx
23.85	0	no_tx
24.25	0	no_tx
24.65	0	no_tx
26.65	0	no_tx
28.35	0	no_tx
30.85	0	no_tx
31.6	0	no_tx
32.45	0	no_tx
33.35	0	no_tx
34.15	0	no_tx
35.55	0	no_tx
36.15	0	no_tx
36.65	0	no_tx
37.25	0	no_tx
37.75	0	no_tx
38.35	0	no_tx
38.85	0	no_tx
39.45	0	no_tx
41.65	0	no_tx
43.35	0	no_tx
47.45	0	no_tx
50	0	no_tx
