## Supplementary data files for "Cancer patient survival can be accurately parameterized, revealing time-dependent therapeutic effects and doubling the precision of small trials": AMAROS_2A.csv

Time	Event	Arm
0.27	1	dissection
0.27	1	dissection
0.375	1	dissection
0.375	1	dissection
0.55	1	dissection
0.752	1	dissection
0.752	1	dissection
0.752	1	dissection
0.901	1	dissection
0.901	1	dissection
1.05	1	dissection
1.05	1	dissection
1.05	1	dissection
1.05	1	dissection
1.05	1	dissection
1.05	1	dissection
1.3	1	dissection
1.3	1	dissection
1.3	1	dissection
1.3	1	dissection
1.42	1	dissection
1.5	1	dissection
1.5	1	dissection
1.56	1	dissection
1.56	1	dissection
1.56	1	dissection
1.74	1	dissection
1.74	1	dissection
1.81	1	dissection
1.81	1	dissection
1.81	1	dissection
1.81	1	dissection
1.81	1	dissection
2.01	1	dissection
2.01	1	dissection
2.01	1	dissection
2.1	1	dissection
2.1	1	dissection
2.1	1	dissection
2.1	1	dissection
2.1	1	dissection
2.27	1	dissection
2.27	1	dissection
2.39	1	dissection
2.39	1	dissection
2.39	1	dissection
2.52	1	dissection
2.52	1	dissection
2.52	1	dissection
2.52	1	dissection
2.6	1	dissection
2.6	1	dissection
2.67	1	dissection
2.67	1	dissection
2.75	1	dissection
2.75	1	dissection
2.75	1	dissection
2.88	1	dissection
2.88	1	dissection
2.88	1	dissection
2.94	1	dissection
2.99	1	dissection
2.99	1	dissection
2.99	1	dissection
3.06	1	dissection
3.06	1	dissection
3.16	1	dissection
3.16	1	dissection
3.17	1	dissection
3.17	1	dissection
3.21	1	dissection
3.24	1	dissection
3.38	1	dissection
3.39	1	dissection
3.39	1	dissection
3.41	1	dissection
3.67	1	dissection
3.77	1	dissection
3.77	1	dissection
3.77	1	dissection
4.27	1	dissection
4.27	1	dissection
4.41	1	dissection
4.42	1	dissection
4.47	1	dissection
4.49	1	dissection
4.79	1	dissection
4.8	1	dissection
4.99	1	dissection
5	1	dissection
5.05	1	dissection
5.07	1	dissection
5.07	1	dissection
5.1	1	dissection
5.17	1	dissection
5.2	1	dissection
5.27	1	dissection
5.27	1	dissection
5.28	1	dissection
5.3	1	dissection
5.55	1	dissection
5.88	1	dissection
5.89	1	dissection
6.12	1	dissection
6.13	1	dissection
6.14	1	dissection
6.24	1	dissection
6.37	1	dissection
6.49	1	dissection
6.51	1	dissection
6.65	1	dissection
6.68	1	dissection
6.69	1	dissection
6.83	1	dissection
6.94	1	dissection
7.3	1	dissection
7.37	1	dissection
7.6	1	dissection
7.63	1	dissection
7.87	1	dissection
7.9	1	dissection
8.01	1	dissection
8.23	1	dissection
8.98	1	dissection
9.46	1	dissection
9.47	1	dissection
9.58	1	dissection
9.85	1	dissection
10	1	dissection
10	1	dissection
0.05014	0	dissection
0.129	0	dissection
0.217	0	dissection
0.3225	0	dissection
0.4055	0	dissection
0.493	0	dissection
0.493	0	dissection
0.616	0	dissection
0.695	0	dissection
0.774	0	dissection
0.8485	0	dissection
0.923	0	dissection
0.9975	0	dissection
1.08	0	dissection
1.185	0	dissection
1.26	0	dissection
1.315	0	dissection
1.375	0	dissection
1.46	0	dissection
1.53	0	dissection
1.635	0	dissection
1.705	0	dissection
1.775	0	dissection
1.84	0	dissection
1.94	0	dissection
2.055	0	dissection
2.055	0	dissection
2.055	0	dissection
2.055	0	dissection
2.055	0	dissection
2.12	0	dissection
2.12	0	dissection
2.12	0	dissection
2.155	0	dissection
2.155	0	dissection
2.22	0	dissection
2.22	0	dissection
2.22	0	dissection
2.22	0	dissection
2.22	0	dissection
2.22	0	dissection
2.295	0	dissection
2.295	0	dissection
2.295	0	dissection
2.295	0	dissection
2.355	0	dissection
2.355	0	dissection
2.355	0	dissection
2.355	0	dissection
2.415	0	dissection
2.415	0	dissection
2.415	0	dissection
2.48	0	dissection
2.48	0	dissection
2.48	0	dissection
2.48	0	dissection
2.48	0	dissection
2.48	0	dissection
2.53	0	dissection
2.57	0	dissection
2.57	0	dissection
2.57	0	dissection
2.57	0	dissection
2.635	0	dissection
2.635	0	dissection
2.635	0	dissection
2.635	0	dissection
2.71	0	dissection
2.71	0	dissection
2.71	0	dissection
2.71	0	dissection
2.71	0	dissection
2.77	0	dissection
2.77	0	dissection
2.77	0	dissection
2.835	0	dissection
2.835	0	dissection
2.835	0	dissection
2.835	0	dissection
2.835	0	dissection
2.835	0	dissection
2.91	0	dissection
2.91	0	dissection
2.91	0	dissection
2.91	0	dissection
2.965	0	dissection
2.965	0	dissection
2.965	0	dissection
3	0	dissection
3.035	0	dissection
3.035	0	dissection
3.035	0	dissection
3.035	0	dissection
3.075	0	dissection
3.085	0	dissection
3.1	0	dissection
3.135	0	dissection
3.135	0	dissection
3.135	0	dissection
3.165	0	dissection
3.185	0	dissection
3.195	0	dissection
3.22	0	dissection
3.22	0	dissection
3.245	0	dissection
3.255	0	dissection
3.275	0	dissection
3.295	0	dissection
3.305	0	dissection
3.325	0	dissection
3.335	0	dissection
3.355	0	dissection
3.37	0	dissection
3.385	0	dissection
3.4	0	dissection
3.415	0	dissection
3.425	0	dissection
3.445	0	dissection
3.465	0	dissection
3.475	0	dissection
3.495	0	dissection
3.505	0	dissection
3.525	0	dissection
3.535	0	dissection
3.555	0	dissection
3.565	0	dissection
3.585	0	dissection
3.595	0	dissection
3.615	0	dissection
3.63	0	dissection
3.65	0	dissection
3.665	0	dissection
3.675	0	dissection
3.695	0	dissection
3.705	0	dissection
3.725	0	dissection
3.735	0	dissection
3.755	0	dissection
3.765	0	dissection
3.78	0	dissection
3.795	0	dissection
3.815	0	dissection
3.835	0	dissection
3.845	0	dissection
3.865	0	dissection
3.875	0	dissection
3.895	0	dissection
3.905	0	dissection
3.925	0	dissection
3.935	0	dissection
3.955	0	dissection
3.965	0	dissection
3.985	0	dissection
4.015	0	dissection
4.025	0	dissection
4.035	0	dissection
4.045	0	dissection
4.055	0	dissection
4.075	0	dissection
4.085	0	dissection
4.095	0	dissection
4.105	0	dissection
4.115	0	dissection
4.135	0	dissection
4.145	0	dissection
4.155	0	dissection
4.165	0	dissection
4.175	0	dissection
4.195	0	dissection
4.205	0	dissection
4.215	0	dissection
4.225	0	dissection
4.235	0	dissection
4.26	0	dissection
4.26	0	dissection
4.28	0	dissection
4.28	0	dissection
4.295	0	dissection
4.315	0	dissection
4.325	0	dissection
4.335	0	dissection
4.345	0	dissection
4.355	0	dissection
4.375	0	dissection
4.385	0	dissection
4.4	0	dissection
4.4	0	dissection
4.415	0	dissection
4.435	0	dissection
4.445	0	dissection
4.46	0	dissection
4.46	0	dissection
4.48	0	dissection
4.495	0	dissection
4.505	0	dissection
4.515	0	dissection
4.525	0	dissection
4.535	0	dissection
4.555	0	dissection
4.565	0	dissection
4.575	0	dissection
4.585	0	dissection
4.595	0	dissection
4.615	0	dissection
4.625	0	dissection
4.635	0	dissection
4.645	0	dissection
4.655	0	dissection
4.675	0	dissection
4.685	0	dissection
4.695	0	dissection
4.705	0	dissection
4.715	0	dissection
4.735	0	dissection
4.745	0	dissection
4.755	0	dissection
4.765	0	dissection
4.775	0	dissection
4.795	0	dissection
4.81	0	dissection
4.81	0	dissection
4.825	0	dissection
4.835	0	dissection
4.855	0	dissection
4.865	0	dissection
4.875	0	dissection
4.885	0	dissection
4.895	0	dissection
4.915	0	dissection
4.925	0	dissection
4.935	0	dissection
4.945	0	dissection
4.955	0	dissection
4.975	0	dissection
4.985	0	dissection
4.995	0	dissection
5.01	0	dissection
5.01	0	dissection
5.03	0	dissection
5.045	0	dissection
5.06	0	dissection
5.06	0	dissection
5.075	0	dissection
5.085	0	dissection
5.105	0	dissection
5.115	0	dissection
5.125	0	dissection
5.135	0	dissection
5.145	0	dissection
5.16	0	dissection
5.175	0	dissection
5.185	0	dissection
5.195	0	dissection
5.205	0	dissection
5.225	0	dissection
5.235	0	dissection
5.245	0	dissection
5.26	0	dissection
5.26	0	dissection
5.285	0	dissection
5.295	0	dissection
5.305	0	dissection
5.315	0	dissection
5.325	0	dissection
5.345	0	dissection
5.355	0	dissection
5.365	0	dissection
5.375	0	dissection
5.385	0	dissection
5.405	0	dissection
5.415	0	dissection
5.425	0	dissection
5.435	0	dissection
5.445	0	dissection
5.465	0	dissection
5.475	0	dissection
5.485	0	dissection
5.495	0	dissection
5.505	0	dissection
5.525	0	dissection
5.54	0	dissection
5.54	0	dissection
5.555	0	dissection
5.565	0	dissection
5.585	0	dissection
5.595	0	dissection
5.605	0	dissection
5.615	0	dissection
5.625	0	dissection
5.645	0	dissection
5.655	0	dissection
5.665	0	dissection
5.675	0	dissection
5.685	0	dissection
5.705	0	dissection
5.715	0	dissection
5.725	0	dissection
5.735	0	dissection
5.745	0	dissection
5.765	0	dissection
5.775	0	dissection
5.785	0	dissection
5.795	0	dissection
5.805	0	dissection
5.825	0	dissection
5.835	0	dissection
5.845	0	dissection
5.865	0	dissection
5.865	0	dissection
5.885	0	dissection
5.895	0	dissection
5.905	0	dissection
5.915	0	dissection
5.925	0	dissection
5.945	0	dissection
5.955	0	dissection
5.965	0	dissection
5.975	0	dissection
5.985	0	dissection
6.015	0	dissection
6.025	0	dissection
6.035	0	dissection
6.045	0	dissection
6.07	0	dissection
6.07	0	dissection
6.09	0	dissection
6.09	0	dissection
6.11	0	dissection
6.125	0	dissection
6.135	0	dissection
6.145	0	dissection
6.155	0	dissection
6.165	0	dissection
6.185	0	dissection
6.2	0	dissection
6.2	0	dissection
6.215	0	dissection
6.23	0	dissection
6.245	0	dissection
6.255	0	dissection
6.265	0	dissection
6.275	0	dissection
6.295	0	dissection
6.305	0	dissection
6.315	0	dissection
6.33	0	dissection
6.33	0	dissection
6.36	0	dissection
6.36	0	dissection
6.375	0	dissection
6.385	0	dissection
6.395	0	dissection
6.415	0	dissection
6.425	0	dissection
6.435	0	dissection
6.445	0	dissection
6.47	0	dissection
6.47	0	dissection
6.485	0	dissection
6.495	0	dissection
6.505	0	dissection
6.525	0	dissection
6.535	0	dissection
6.545	0	dissection
6.555	0	dissection
6.565	0	dissection
6.585	0	dissection
6.595	0	dissection
6.605	0	dissection
6.615	0	dissection
6.63	0	dissection
6.645	0	dissection
6.66	0	dissection
6.66	0	dissection
6.675	0	dissection
6.695	0	dissection
6.705	0	dissection
6.715	0	dissection
6.725	0	dissection
6.735	0	dissection
6.755	0	dissection
6.765	0	dissection
6.775	0	dissection
6.785	0	dissection
6.8	0	dissection
6.82	0	dissection
6.82	0	dissection
6.835	0	dissection
6.845	0	dissection
6.865	0	dissection
6.875	0	dissection
6.885	0	dissection
6.895	0	dissection
6.91	0	dissection
6.93	0	dissection
6.93	0	dissection
6.945	0	dissection
6.955	0	dissection
6.965	0	dissection
6.985	0	dissection
6.995	0	dissection
7.005	0	dissection
7.015	0	dissection
7.035	0	dissection
7.045	0	dissection
7.055	0	dissection
7.065	0	dissection
7.075	0	dissection
7.095	0	dissection
7.105	0	dissection
7.115	0	dissection
7.125	0	dissection
7.135	0	dissection
7.155	0	dissection
7.165	0	dissection
7.175	0	dissection
7.185	0	dissection
7.195	0	dissection
7.215	0	dissection
7.225	0	dissection
7.235	0	dissection
7.245	0	dissection
7.27	0	dissection
7.27	0	dissection
7.285	0	dissection
7.295	0	dissection
7.305	0	dissection
7.325	0	dissection
7.335	0	dissection
7.35	0	dissection
7.35	0	dissection
7.365	0	dissection
7.385	0	dissection
7.395	0	dissection
7.405	0	dissection
7.415	0	dissection
7.435	0	dissection
7.445	0	dissection
7.455	0	dissection
7.465	0	dissection
7.475	0	dissection
7.495	0	dissection
7.505	0	dissection
7.515	0	dissection
7.525	0	dissection
7.535	0	dissection
7.555	0	dissection
7.565	0	dissection
7.58	0	dissection
7.58	0	dissection
7.595	0	dissection
7.615	0	dissection
7.625	0	dissection
7.635	0	dissection
7.645	0	dissection
7.67	0	dissection
7.67	0	dissection
7.69	0	dissection
7.69	0	dissection
7.705	0	dissection
7.725	0	dissection
7.735	0	dissection
7.745	0	dissection
7.755	0	dissection
7.765	0	dissection
7.785	0	dissection
7.795	0	dissection
7.805	0	dissection
7.815	0	dissection
7.835	0	dissection
7.85	0	dissection
7.85	0	dissection
7.865	0	dissection
7.875	0	dissection
7.895	0	dissection
7.905	0	dissection
7.915	0	dissection
7.925	0	dissection
7.935	0	dissection
7.955	0	dissection
7.965	0	dissection
7.98	0	dissection
7.98	0	dissection
8.015	0	dissection
8.035	0	dissection
8.055	0	dissection
8.075	0	dissection
8.095	0	dissection
8.115	0	dissection
8.135	0	dissection
8.155	0	dissection
8.175	0	dissection
8.19	0	dissection
8.215	0	dissection
8.235	0	dissection
8.255	0	dissection
8.275	0	dissection
8.295	0	dissection
8.315	0	dissection
8.335	0	dissection
8.355	0	dissection
8.375	0	dissection
8.395	0	dissection
8.415	0	dissection
8.435	0	dissection
8.455	0	dissection
8.475	0	dissection
8.495	0	dissection
8.515	0	dissection
8.535	0	dissection
8.555	0	dissection
8.575	0	dissection
8.595	0	dissection
8.615	0	dissection
8.635	0	dissection
8.655	0	dissection
8.675	0	dissection
8.695	0	dissection
8.715	0	dissection
8.735	0	dissection
8.755	0	dissection
8.775	0	dissection
8.795	0	dissection
8.815	0	dissection
8.835	0	dissection
8.855	0	dissection
8.875	0	dissection
8.895	0	dissection
8.915	0	dissection
8.935	0	dissection
8.95	0	dissection
8.975	0	dissection
8.995	0	dissection
9.005	0	dissection
9.025	0	dissection
9.045	0	dissection
9.065	0	dissection
9.085	0	dissection
9.105	0	dissection
9.125	0	dissection
9.145	0	dissection
9.165	0	dissection
9.185	0	dissection
9.205	0	dissection
9.225	0	dissection
9.245	0	dissection
9.265	0	dissection
9.285	0	dissection
9.305	0	dissection
9.325	0	dissection
9.345	0	dissection
9.365	0	dissection
9.385	0	dissection
9.405	0	dissection
9.425	0	dissection
9.44	0	dissection
9.465	0	dissection
9.485	0	dissection
9.505	0	dissection
9.525	0	dissection
9.55	0	dissection
9.565	0	dissection
9.585	0	dissection
9.605	0	dissection
9.625	0	dissection
9.645	0	dissection
9.665	0	dissection
9.685	0	dissection
9.705	0	dissection
9.725	0	dissection
9.745	0	dissection
9.765	0	dissection
9.785	0	dissection
9.805	0	dissection
9.83	0	dissection
9.845	0	dissection
9.865	0	dissection
9.885	0	dissection
9.905	0	dissection
9.925	0	dissection
9.945	0	dissection
9.965	0	dissection
9.985	0	dissection
10.05	0	dissection
10.05	0	dissection
10.15	0	dissection
10.15	0	dissection
10.15	0	dissection
10.25	0	dissection
10.25	0	dissection
10.25	0	dissection
10.35	0	dissection
10.35	0	dissection
10.35	0	dissection
10.45	0	dissection
10.45	0	dissection
10.45	0	dissection
10.55	0	dissection
10.55	0	dissection
10.55	0	dissection
10.65	0	dissection
10.65	0	dissection
10.65	0	dissection
10.75	0	dissection
10.75	0	dissection
10.75	0	dissection
10.85	0	dissection
10.85	0	dissection
10.85	0	dissection
10.95	0	dissection
10.95	0	dissection
10.95	0	dissection
11.1	0	dissection
11.1	0	dissection
0.241	1	radiotherapy
0.382	1	radiotherapy
0.382	1	radiotherapy
0.382	1	radiotherapy
0.382	1	radiotherapy
0.56	1	radiotherapy
0.729	1	radiotherapy
0.729	1	radiotherapy
0.729	1	radiotherapy
0.917	1	radiotherapy
1.07	1	radiotherapy
1.07	1	radiotherapy
1.07	1	radiotherapy
1.07	1	radiotherapy
1.07	1	radiotherapy
1.07	1	radiotherapy
1.24	1	radiotherapy
1.24	1	radiotherapy
1.4	1	radiotherapy
1.4	1	radiotherapy
1.4	1	radiotherapy
1.4	1	radiotherapy
1.55	1	radiotherapy
1.55	1	radiotherapy
1.71	1	radiotherapy
1.71	1	radiotherapy
1.71	1	radiotherapy
1.71	1	radiotherapy
1.71	1	radiotherapy
1.85	1	radiotherapy
1.85	1	radiotherapy
1.85	1	radiotherapy
1.85	1	radiotherapy
2.01	1	radiotherapy
2.01	1	radiotherapy
2.14	1	radiotherapy
2.14	1	radiotherapy
2.14	1	radiotherapy
2.14	1	radiotherapy
2.14	1	radiotherapy
2.45	1	radiotherapy
2.45	1	radiotherapy
2.45	1	radiotherapy
2.45	1	radiotherapy
2.45	1	radiotherapy
2.58	1	radiotherapy
2.58	1	radiotherapy
2.73	1	radiotherapy
2.73	1	radiotherapy
2.73	1	radiotherapy
2.73	1	radiotherapy
2.86	1	radiotherapy
2.86	1	radiotherapy
2.86	1	radiotherapy
2.86	1	radiotherapy
2.86	1	radiotherapy
2.86	1	radiotherapy
2.86	1	radiotherapy
3.01	1	radiotherapy
3.13	1	radiotherapy
3.13	1	radiotherapy
3.13	1	radiotherapy
3.13	1	radiotherapy
3.13	1	radiotherapy
3.24	1	radiotherapy
3.24	1	radiotherapy
3.24	1	radiotherapy
3.24	1	radiotherapy
3.24	1	radiotherapy
3.24	1	radiotherapy
3.24	1	radiotherapy
3.24	1	radiotherapy
3.39	1	radiotherapy
3.39	1	radiotherapy
3.54	1	radiotherapy
3.54	1	radiotherapy
3.68	1	radiotherapy
3.68	1	radiotherapy
3.81	1	radiotherapy
3.83	1	radiotherapy
3.83	1	radiotherapy
3.95	1	radiotherapy
3.95	1	radiotherapy
4.1	1	radiotherapy
4.1	1	radiotherapy
4.1	1	radiotherapy
4.4	1	radiotherapy
4.4	1	radiotherapy
4.4	1	radiotherapy
4.49	1	radiotherapy
4.49	1	radiotherapy
4.49	1	radiotherapy
4.49	1	radiotherapy
4.66	1	radiotherapy
4.66	1	radiotherapy
4.79	1	radiotherapy
4.79	1	radiotherapy
4.79	1	radiotherapy
4.86	1	radiotherapy
4.86	1	radiotherapy
4.86	1	radiotherapy
4.86	1	radiotherapy
4.86	1	radiotherapy
4.86	1	radiotherapy
4.88	1	radiotherapy
4.88	1	radiotherapy
5.36	1	radiotherapy
5.44	1	radiotherapy
5.83	1	radiotherapy
5.83	1	radiotherapy
5.83	1	radiotherapy
6.09	1	radiotherapy
6.09	1	radiotherapy
6.09	1	radiotherapy
6.25	1	radiotherapy
6.52	1	radiotherapy
6.52	1	radiotherapy
6.63	1	radiotherapy
6.63	1	radiotherapy
6.63	1	radiotherapy
6.75	1	radiotherapy
6.75	1	radiotherapy
6.75	1	radiotherapy
6.88	1	radiotherapy
6.88	1	radiotherapy
6.99	1	radiotherapy
6.99	1	radiotherapy
7.27	1	radiotherapy
7.27	1	radiotherapy
7.44	1	radiotherapy
7.8	1	radiotherapy
7.8	1	radiotherapy
8.01	1	radiotherapy
8.33	1	radiotherapy
8.33	1	radiotherapy
8.97	1	radiotherapy
8.97	1	radiotherapy
8.97	1	radiotherapy
9.69	1	radiotherapy
0.15625	0	radiotherapy
0.3115	0	radiotherapy
0.3115	0	radiotherapy
0.471	0	radiotherapy
0.6445	0	radiotherapy
0.823	0	radiotherapy
0.823	0	radiotherapy
0.9935	0	radiotherapy
1.155	0	radiotherapy
1.32	0	radiotherapy
1.32	0	radiotherapy
1.475	0	radiotherapy
1.63	0	radiotherapy
1.78	0	radiotherapy
1.93	0	radiotherapy
2.075	0	radiotherapy
2.075	0	radiotherapy
2.075	0	radiotherapy
2.075	0	radiotherapy
2.075	0	radiotherapy
2.075	0	radiotherapy
2.075	0	radiotherapy
2.225	0	radiotherapy
2.225	0	radiotherapy
2.225	0	radiotherapy
2.225	0	radiotherapy
2.225	0	radiotherapy
2.225	0	radiotherapy
2.225	0	radiotherapy
2.225	0	radiotherapy
2.225	0	radiotherapy
2.225	0	radiotherapy
2.38	0	radiotherapy
2.38	0	radiotherapy
2.38	0	radiotherapy
2.38	0	radiotherapy
2.38	0	radiotherapy
2.38	0	radiotherapy
2.38	0	radiotherapy
2.38	0	radiotherapy
2.515	0	radiotherapy
2.515	0	radiotherapy
2.515	0	radiotherapy
2.515	0	radiotherapy
2.515	0	radiotherapy
2.515	0	radiotherapy
2.515	0	radiotherapy
2.515	0	radiotherapy
2.655	0	radiotherapy
2.655	0	radiotherapy
2.655	0	radiotherapy
2.655	0	radiotherapy
2.655	0	radiotherapy
2.655	0	radiotherapy
2.655	0	radiotherapy
2.655	0	radiotherapy
2.795	0	radiotherapy
2.795	0	radiotherapy
2.795	0	radiotherapy
2.795	0	radiotherapy
2.795	0	radiotherapy
2.795	0	radiotherapy
2.795	0	radiotherapy
2.795	0	radiotherapy
2.935	0	radiotherapy
2.935	0	radiotherapy
2.935	0	radiotherapy
2.935	0	radiotherapy
2.935	0	radiotherapy
2.935	0	radiotherapy
2.935	0	radiotherapy
2.935	0	radiotherapy
2.935	0	radiotherapy
3.07	0	radiotherapy
3.07	0	radiotherapy
3.07	0	radiotherapy
3.07	0	radiotherapy
3.07	0	radiotherapy
3.07	0	radiotherapy
3.185	0	radiotherapy
3.185	0	radiotherapy
3.185	0	radiotherapy
3.185	0	radiotherapy
3.185	0	radiotherapy
3.185	0	radiotherapy
3.185	0	radiotherapy
3.315	0	radiotherapy
3.315	0	radiotherapy
3.315	0	radiotherapy
3.315	0	radiotherapy
3.315	0	radiotherapy
3.315	0	radiotherapy
3.315	0	radiotherapy
3.315	0	radiotherapy
3.315	0	radiotherapy
3.465	0	radiotherapy
3.465	0	radiotherapy
3.465	0	radiotherapy
3.465	0	radiotherapy
3.465	0	radiotherapy
3.465	0	radiotherapy
3.465	0	radiotherapy
3.465	0	radiotherapy
3.61	0	radiotherapy
3.61	0	radiotherapy
3.61	0	radiotherapy
3.61	0	radiotherapy
3.61	0	radiotherapy
3.61	0	radiotherapy
3.61	0	radiotherapy
3.61	0	radiotherapy
3.745	0	radiotherapy
3.745	0	radiotherapy
3.745	0	radiotherapy
3.745	0	radiotherapy
3.745	0	radiotherapy
3.745	0	radiotherapy
3.745	0	radiotherapy
3.745	0	radiotherapy
3.82	0	radiotherapy
3.89	0	radiotherapy
3.89	0	radiotherapy
3.89	0	radiotherapy
3.89	0	radiotherapy
3.89	0	radiotherapy
3.89	0	radiotherapy
3.89	0	radiotherapy
3.98	0	radiotherapy
3.98	0	radiotherapy
3.98	0	radiotherapy
4.055	0	radiotherapy
4.055	0	radiotherapy
4.055	0	radiotherapy
4.055	0	radiotherapy
4.055	0	radiotherapy
4.055	0	radiotherapy
4.17	0	radiotherapy
4.17	0	radiotherapy
4.17	0	radiotherapy
4.17	0	radiotherapy
4.17	0	radiotherapy
4.17	0	radiotherapy
4.17	0	radiotherapy
4.17	0	radiotherapy
4.17	0	radiotherapy
4.17	0	radiotherapy
4.17	0	radiotherapy
4.245	0	radiotherapy
4.265	0	radiotherapy
4.275	0	radiotherapy
4.34	0	radiotherapy
4.34	0	radiotherapy
4.34	0	radiotherapy
4.34	0	radiotherapy
4.34	0	radiotherapy
4.34	0	radiotherapy
4.34	0	radiotherapy
4.34	0	radiotherapy
4.34	0	radiotherapy
4.405	0	radiotherapy
4.45	0	radiotherapy
4.45	0	radiotherapy
4.45	0	radiotherapy
4.45	0	radiotherapy
4.45	0	radiotherapy
4.45	0	radiotherapy
4.51	0	radiotherapy
4.51	0	radiotherapy
4.59	0	radiotherapy
4.59	0	radiotherapy
4.59	0	radiotherapy
4.59	0	radiotherapy
4.59	0	radiotherapy
4.59	0	radiotherapy
4.59	0	radiotherapy
4.59	0	radiotherapy
4.59	0	radiotherapy
4.59	0	radiotherapy
4.59	0	radiotherapy
4.73	0	radiotherapy
4.73	0	radiotherapy
4.73	0	radiotherapy
4.73	0	radiotherapy
4.73	0	radiotherapy
4.73	0	radiotherapy
4.73	0	radiotherapy
4.73	0	radiotherapy
4.73	0	radiotherapy
4.795	0	radiotherapy
4.83	0	radiotherapy
4.83	0	radiotherapy
4.83	0	radiotherapy
4.83	0	radiotherapy
4.83	0	radiotherapy
4.87	0	radiotherapy
4.885	0	radiotherapy
4.895	0	radiotherapy
4.915	0	radiotherapy
4.925	0	radiotherapy
4.935	0	radiotherapy
4.955	0	radiotherapy
4.965	0	radiotherapy
4.975	0	radiotherapy
4.995	0	radiotherapy
5.005	0	radiotherapy
5.015	0	radiotherapy
5.035	0	radiotherapy
5.045	0	radiotherapy
5.055	0	radiotherapy
5.065	0	radiotherapy
5.085	0	radiotherapy
5.095	0	radiotherapy
5.105	0	radiotherapy
5.125	0	radiotherapy
5.135	0	radiotherapy
5.145	0	radiotherapy
5.165	0	radiotherapy
5.175	0	radiotherapy
5.185	0	radiotherapy
5.205	0	radiotherapy
5.215	0	radiotherapy
5.225	0	radiotherapy
5.245	0	radiotherapy
5.305	0	radiotherapy
5.305	0	radiotherapy
5.305	0	radiotherapy
5.305	0	radiotherapy
5.305	0	radiotherapy
5.305	0	radiotherapy
5.305	0	radiotherapy
5.305	0	radiotherapy
5.4	0	radiotherapy
5.4	0	radiotherapy
5.4	0	radiotherapy
5.4	0	radiotherapy
5.4	0	radiotherapy
5.4	0	radiotherapy
5.445	0	radiotherapy
5.455	0	radiotherapy
5.465	0	radiotherapy
5.485	0	radiotherapy
5.495	0	radiotherapy
5.505	0	radiotherapy
5.525	0	radiotherapy
5.535	0	radiotherapy
5.545	0	radiotherapy
5.565	0	radiotherapy
5.575	0	radiotherapy
5.585	0	radiotherapy
5.595	0	radiotherapy
5.615	0	radiotherapy
5.63	0	radiotherapy
5.63	0	radiotherapy
5.655	0	radiotherapy
5.665	0	radiotherapy
5.675	0	radiotherapy
5.695	0	radiotherapy
5.705	0	radiotherapy
5.715	0	radiotherapy
5.735	0	radiotherapy
5.745	0	radiotherapy
5.79	0	radiotherapy
5.79	0	radiotherapy
5.79	0	radiotherapy
5.79	0	radiotherapy
5.79	0	radiotherapy
5.79	0	radiotherapy
5.86	0	radiotherapy
5.86	0	radiotherapy
5.86	0	radiotherapy
5.86	0	radiotherapy
5.92	0	radiotherapy
5.92	0	radiotherapy
5.92	0	radiotherapy
5.92	0	radiotherapy
5.92	0	radiotherapy
6.02	0	radiotherapy
6.02	0	radiotherapy
6.02	0	radiotherapy
6.02	0	radiotherapy
6.02	0	radiotherapy
6.02	0	radiotherapy
6.02	0	radiotherapy
6.02	0	radiotherapy
6.02	0	radiotherapy
6.02	0	radiotherapy
6.17	0	radiotherapy
6.17	0	radiotherapy
6.17	0	radiotherapy
6.17	0	radiotherapy
6.17	0	radiotherapy
6.17	0	radiotherapy
6.17	0	radiotherapy
6.17	0	radiotherapy
6.17	0	radiotherapy
6.17	0	radiotherapy
6.17	0	radiotherapy
6.27	0	radiotherapy
6.27	0	radiotherapy
6.33	0	radiotherapy
6.33	0	radiotherapy
6.33	0	radiotherapy
6.33	0	radiotherapy
6.33	0	radiotherapy
6.33	0	radiotherapy
6.39	0	radiotherapy
6.39	0	radiotherapy
6.39	0	radiotherapy
6.465	0	radiotherapy
6.465	0	radiotherapy
6.465	0	radiotherapy
6.465	0	radiotherapy
6.465	0	radiotherapy
6.465	0	radiotherapy
6.465	0	radiotherapy
6.575	0	radiotherapy
6.575	0	radiotherapy
6.575	0	radiotherapy
6.575	0	radiotherapy
6.575	0	radiotherapy
6.575	0	radiotherapy
6.575	0	radiotherapy
6.575	0	radiotherapy
6.69	0	radiotherapy
6.69	0	radiotherapy
6.69	0	radiotherapy
6.69	0	radiotherapy
6.69	0	radiotherapy
6.69	0	radiotherapy
6.69	0	radiotherapy
6.69	0	radiotherapy
6.76	0	radiotherapy
6.76	0	radiotherapy
6.825	0	radiotherapy
6.825	0	radiotherapy
6.825	0	radiotherapy
6.825	0	radiotherapy
6.825	0	radiotherapy
6.825	0	radiotherapy
6.825	0	radiotherapy
6.895	0	radiotherapy
6.895	0	radiotherapy
6.95	0	radiotherapy
6.95	0	radiotherapy
6.95	0	radiotherapy
6.95	0	radiotherapy
6.95	0	radiotherapy
6.95	0	radiotherapy
7.01	0	radiotherapy
7.01	0	radiotherapy
7.01	0	radiotherapy
7.06	0	radiotherapy
7.06	0	radiotherapy
7.06	0	radiotherapy
7.06	0	radiotherapy
7.115	0	radiotherapy
7.115	0	radiotherapy
7.115	0	radiotherapy
7.155	0	radiotherapy
7.155	0	radiotherapy
7.22	0	radiotherapy
7.22	0	radiotherapy
7.22	0	radiotherapy
7.22	0	radiotherapy
7.22	0	radiotherapy
7.22	0	radiotherapy
7.22	0	radiotherapy
7.29	0	radiotherapy
7.29	0	radiotherapy
7.29	0	radiotherapy
7.375	0	radiotherapy
7.375	0	radiotherapy
7.375	0	radiotherapy
7.375	0	radiotherapy
7.375	0	radiotherapy
7.375	0	radiotherapy
7.375	0	radiotherapy
7.375	0	radiotherapy
7.375	0	radiotherapy
7.465	0	radiotherapy
7.465	0	radiotherapy
7.465	0	radiotherapy
7.51	0	radiotherapy
7.51	0	radiotherapy
7.51	0	radiotherapy
7.56	0	radiotherapy
7.56	0	radiotherapy
7.56	0	radiotherapy
7.56	0	radiotherapy
7.625	0	radiotherapy
7.625	0	radiotherapy
7.625	0	radiotherapy
7.625	0	radiotherapy
7.625	0	radiotherapy
7.68	0	radiotherapy
7.68	0	radiotherapy
7.68	0	radiotherapy
7.75	0	radiotherapy
7.75	0	radiotherapy
7.75	0	radiotherapy
7.75	0	radiotherapy
7.75	0	radiotherapy
7.75	0	radiotherapy
7.75	0	radiotherapy
7.815	0	radiotherapy
7.815	0	radiotherapy
7.855	0	radiotherapy
7.855	0	radiotherapy
7.855	0	radiotherapy
7.945	0	radiotherapy
7.945	0	radiotherapy
7.945	0	radiotherapy
7.945	0	radiotherapy
7.945	0	radiotherapy
7.945	0	radiotherapy
7.945	0	radiotherapy
7.945	0	radiotherapy
7.945	0	radiotherapy
8.03	0	radiotherapy
8.03	0	radiotherapy
8.075	0	radiotherapy
8.075	0	radiotherapy
8.125	0	radiotherapy
8.125	0	radiotherapy
8.125	0	radiotherapy
8.17	0	radiotherapy
8.17	0	radiotherapy
8.26	0	radiotherapy
8.26	0	radiotherapy
8.26	0	radiotherapy
8.26	0	radiotherapy
8.26	0	radiotherapy
8.26	0	radiotherapy
8.26	0	radiotherapy
8.345	0	radiotherapy
8.365	0	radiotherapy
8.385	0	radiotherapy
8.405	0	radiotherapy
8.425	0	radiotherapy
8.445	0	radiotherapy
8.47	0	radiotherapy
8.49	0	radiotherapy
8.505	0	radiotherapy
8.525	0	radiotherapy
8.545	0	radiotherapy
8.565	0	radiotherapy
8.585	0	radiotherapy
8.605	0	radiotherapy
8.625	0	radiotherapy
8.645	0	radiotherapy
8.665	0	radiotherapy
8.675	0	radiotherapy
8.695	0	radiotherapy
8.715	0	radiotherapy
8.735	0	radiotherapy
8.755	0	radiotherapy
8.775	0	radiotherapy
8.795	0	radiotherapy
8.815	0	radiotherapy
8.835	0	radiotherapy
8.855	0	radiotherapy
8.875	0	radiotherapy
8.895	0	radiotherapy
8.915	0	radiotherapy
8.935	0	radiotherapy
8.96	0	radiotherapy
8.975	0	radiotherapy
8.995	0	radiotherapy
9.015	0	radiotherapy
9.035	0	radiotherapy
9.055	0	radiotherapy
9.075	0	radiotherapy
9.095	0	radiotherapy
9.115	0	radiotherapy
9.135	0	radiotherapy
9.155	0	radiotherapy
9.18	0	radiotherapy
9.195	0	radiotherapy
9.215	0	radiotherapy
9.235	0	radiotherapy
9.255	0	radiotherapy
9.275	0	radiotherapy
9.295	0	radiotherapy
9.315	0	radiotherapy
9.335	0	radiotherapy
9.345	0	radiotherapy
9.365	0	radiotherapy
9.385	0	radiotherapy
9.405	0	radiotherapy
9.425	0	radiotherapy
9.445	0	radiotherapy
9.465	0	radiotherapy
9.485	0	radiotherapy
9.505	0	radiotherapy
9.525	0	radiotherapy
9.545	0	radiotherapy
9.565	0	radiotherapy
9.585	0	radiotherapy
9.605	0	radiotherapy
9.625	0	radiotherapy
9.66	0	radiotherapy
9.66	0	radiotherapy
9.66	0	radiotherapy
9.705	0	radiotherapy
9.725	0	radiotherapy
9.745	0	radiotherapy
9.765	0	radiotherapy
9.785	0	radiotherapy
9.805	0	radiotherapy
9.825	0	radiotherapy
9.845	0	radiotherapy
9.865	0	radiotherapy
9.885	0	radiotherapy
9.91	0	radiotherapy
9.925	0	radiotherapy
9.945	0	radiotherapy
9.965	0	radiotherapy
9.985	0	radiotherapy
10.05	0	radiotherapy
10.05	0	radiotherapy
10.15	0	radiotherapy
10.15	0	radiotherapy
10.25	0	radiotherapy
10.25	0	radiotherapy
10.35	0	radiotherapy
10.35	0	radiotherapy
10.35	0	radiotherapy
10.45	0	radiotherapy
10.45	0	radiotherapy
10.55	0	radiotherapy
10.55	0	radiotherapy
10.65	0	radiotherapy
10.65	0	radiotherapy
10.75	0	radiotherapy
10.75	0	radiotherapy
10.75	0	radiotherapy
10.85	0	radiotherapy
10.85	0	radiotherapy
10.95	0	radiotherapy
10.95	0	radiotherapy
11.1	0	radiotherapy
11.1	0	radiotherapy
