## Supplementary data files for "Cancer patient survival can be accurately parameterized, revealing time-dependent therapeutic effects and doubling the precision of small trials": AMAROS_2B.csv

Time	Event	Arm
0.32	1	dissection
0.55	1	dissection
0.921	1	dissection
0.921	1	dissection
1.13	1	dissection
1.13	1	dissection
1.13	1	dissection
1.22	1	dissection
1.6	1	dissection
1.6	1	dissection
1.8	1	dissection
1.81	1	dissection
1.85	1	dissection
1.89	1	dissection
1.92	1	dissection
1.93	1	dissection
2.03	1	dissection
2.04	1	dissection
2.2	1	dissection
2.23	1	dissection
2.42	1	dissection
2.46	1	dissection
2.5	1	dissection
2.52	1	dissection
2.54	1	dissection
2.65	1	dissection
2.65	1	dissection
2.67	1	dissection
2.86	1	dissection
2.89	1	dissection
2.9	1	dissection
2.93	1	dissection
2.95	1	dissection
3.39	1	dissection
3.45	1	dissection
3.45	1	dissection
3.99	1	dissection
3.99	1	dissection
3.99	1	dissection
4.42	1	dissection
4.45	1	dissection
4.45	1	dissection
4.47	1	dissection
4.47	1	dissection
4.74	1	dissection
4.75	1	dissection
4.87	1	dissection
4.88	1	dissection
5.1	1	dissection
5.12	1	dissection
5.2	1	dissection
5.29	1	dissection
5.29	1	dissection
5.29	1	dissection
5.35	1	dissection
5.35	1	dissection
5.85	1	dissection
5.88	1	dissection
5.96	1	dissection
6.04	1	dissection
6.23	1	dissection
6.61	1	dissection
6.76	1	dissection
6.89	1	dissection
6.92	1	dissection
7.27	1	dissection
7.28	1	dissection
7.29	1	dissection
7.48	1	dissection
7.71	1	dissection
7.74	1	dissection
7.76	1	dissection
7.85	1	dissection
7.95	1	dissection
8.17	1	dissection
8.2	1	dissection
9.08	1	dissection
9.1	1	dissection
0.0949	0	dissection
0.195	0	dissection
0.2875	0	dissection
0.385	0	dissection
0.475	0	dissection
0.575	0	dissection
0.665	0	dissection
0.765	0	dissection
0.865	0	dissection
0.956	0	dissection
1.055	0	dissection
1.145	0	dissection
1.245	0	dissection
1.335	0	dissection
1.435	0	dissection
1.535	0	dissection
1.625	0	dissection
1.725	0	dissection
1.815	0	dissection
1.905	0	dissection
2.02	0	dissection
2.035	0	dissection
2.05	0	dissection
2.065	0	dissection
2.085	0	dissection
2.095	0	dissection
2.115	0	dissection
2.125	0	dissection
2.145	0	dissection
2.155	0	dissection
2.185	0	dissection
2.185	0	dissection
2.215	0	dissection
2.215	0	dissection
2.235	0	dissection
2.245	0	dissection
2.265	0	dissection
2.275	0	dissection
2.295	0	dissection
2.305	0	dissection
2.325	0	dissection
2.335	0	dissection
2.355	0	dissection
2.365	0	dissection
2.385	0	dissection
2.395	0	dissection
2.41	0	dissection
2.43	0	dissection
2.45	0	dissection
2.45	0	dissection
2.47	0	dissection
2.49	0	dissection
2.51	0	dissection
2.51	0	dissection
2.53	0	dissection
2.545	0	dissection
2.555	0	dissection
2.575	0	dissection
2.585	0	dissection
2.605	0	dissection
2.62	0	dissection
2.635	0	dissection
2.645	0	dissection
2.66	0	dissection
2.675	0	dissection
2.695	0	dissection
2.705	0	dissection
2.725	0	dissection
2.735	0	dissection
2.755	0	dissection
2.765	0	dissection
2.785	0	dissection
2.795	0	dissection
2.815	0	dissection
2.825	0	dissection
2.85	0	dissection
2.85	0	dissection
2.88	0	dissection
2.88	0	dissection
2.915	0	dissection
2.915	0	dissection
2.935	0	dissection
2.945	0	dissection
2.965	0	dissection
2.975	0	dissection
2.995	0	dissection
3.005	0	dissection
3.015	0	dissection
3.035	0	dissection
3.045	0	dissection
3.065	0	dissection
3.075	0	dissection
3.095	0	dissection
3.105	0	dissection
3.125	0	dissection
3.135	0	dissection
3.155	0	dissection
3.165	0	dissection
3.185	0	dissection
3.195	0	dissection
3.215	0	dissection
3.225	0	dissection
3.245	0	dissection
3.255	0	dissection
3.275	0	dissection
3.285	0	dissection
3.3	0	dissection
3.315	0	dissection
3.335	0	dissection
3.345	0	dissection
3.365	0	dissection
3.38	0	dissection
3.395	0	dissection
3.405	0	dissection
3.43	0	dissection
3.43	0	dissection
3.455	0	dissection
3.465	0	dissection
3.485	0	dissection
3.495	0	dissection
3.505	0	dissection
3.525	0	dissection
3.535	0	dissection
3.555	0	dissection
3.565	0	dissection
3.585	0	dissection
3.595	0	dissection
3.615	0	dissection
3.625	0	dissection
3.645	0	dissection
3.655	0	dissection
3.675	0	dissection
3.685	0	dissection
3.705	0	dissection
3.715	0	dissection
3.735	0	dissection
3.745	0	dissection
3.765	0	dissection
3.775	0	dissection
3.795	0	dissection
3.805	0	dissection
3.825	0	dissection
3.835	0	dissection
3.855	0	dissection
3.865	0	dissection
3.885	0	dissection
3.895	0	dissection
3.915	0	dissection
3.925	0	dissection
3.965	0	dissection
3.965	0	dissection
3.965	0	dissection
3.965	0	dissection
4.015	0	dissection
4.025	0	dissection
4.035	0	dissection
4.045	0	dissection
4.055	0	dissection
4.065	0	dissection
4.075	0	dissection
4.085	0	dissection
4.095	0	dissection
4.115	0	dissection
4.125	0	dissection
4.135	0	dissection
4.145	0	dissection
4.155	0	dissection
4.165	0	dissection
4.175	0	dissection
4.185	0	dissection
4.2	0	dissection
4.2	0	dissection
4.225	0	dissection
4.235	0	dissection
4.245	0	dissection
4.255	0	dissection
4.265	0	dissection
4.275	0	dissection
4.285	0	dissection
4.295	0	dissection
4.305	0	dissection
4.325	0	dissection
4.335	0	dissection
4.345	0	dissection
4.36	0	dissection
4.36	0	dissection
4.385	0	dissection
4.385	0	dissection
4.385	0	dissection
4.41	0	dissection
4.41	0	dissection
4.435	0	dissection
4.445	0	dissection
4.46	0	dissection
4.46	0	dissection
4.475	0	dissection
4.485	0	dissection
4.495	0	dissection
4.505	0	dissection
4.515	0	dissection
4.535	0	dissection
4.545	0	dissection
4.555	0	dissection
4.565	0	dissection
4.575	0	dissection
4.585	0	dissection
4.6	0	dissection
4.6	0	dissection
4.615	0	dissection
4.625	0	dissection
4.645	0	dissection
4.655	0	dissection
4.665	0	dissection
4.675	0	dissection
4.685	0	dissection
4.695	0	dissection
4.71	0	dissection
4.71	0	dissection
4.725	0	dissection
4.745	0	dissection
4.755	0	dissection
4.765	0	dissection
4.775	0	dissection
4.785	0	dissection
4.795	0	dissection
4.805	0	dissection
4.815	0	dissection
4.825	0	dissection
4.84	0	dissection
4.855	0	dissection
4.865	0	dissection
4.875	0	dissection
4.885	0	dissection
4.895	0	dissection
4.905	0	dissection
4.915	0	dissection
4.925	0	dissection
4.935	0	dissection
4.955	0	dissection
4.965	0	dissection
4.975	0	dissection
4.985	0	dissection
4.995	0	dissection
5.005	0	dissection
5.015	0	dissection
5.025	0	dissection
5.035	0	dissection
5.045	0	dissection
5.06	0	dissection
5.075	0	dissection
5.085	0	dissection
5.095	0	dissection
5.11	0	dissection
5.11	0	dissection
5.13	0	dissection
5.13	0	dissection
5.15	0	dissection
5.165	0	dissection
5.185	0	dissection
5.185	0	dissection
5.185	0	dissection
5.21	0	dissection
5.21	0	dissection
5.225	0	dissection
5.24	0	dissection
5.24	0	dissection
5.27	0	dissection
5.27	0	dissection
5.27	0	dissection
5.295	0	dissection
5.31	0	dissection
5.31	0	dissection
5.335	0	dissection
5.335	0	dissection
5.335	0	dissection
5.355	0	dissection
5.375	0	dissection
5.385	0	dissection
5.395	0	dissection
5.405	0	dissection
5.415	0	dissection
5.425	0	dissection
5.435	0	dissection
5.445	0	dissection
5.455	0	dissection
5.465	0	dissection
5.485	0	dissection
5.495	0	dissection
5.505	0	dissection
5.515	0	dissection
5.525	0	dissection
5.535	0	dissection
5.545	0	dissection
5.555	0	dissection
5.565	0	dissection
5.585	0	dissection
5.595	0	dissection
5.605	0	dissection
5.615	0	dissection
5.625	0	dissection
5.635	0	dissection
5.645	0	dissection
5.655	0	dissection
5.665	0	dissection
5.675	0	dissection
5.695	0	dissection
5.705	0	dissection
5.715	0	dissection
5.725	0	dissection
5.735	0	dissection
5.745	0	dissection
5.755	0	dissection
5.765	0	dissection
5.775	0	dissection
5.795	0	dissection
5.805	0	dissection
5.82	0	dissection
5.82	0	dissection
5.84	0	dissection
5.84	0	dissection
5.855	0	dissection
5.865	0	dissection
5.875	0	dissection
5.885	0	dissection
5.905	0	dissection
5.915	0	dissection
5.93	0	dissection
5.93	0	dissection
5.945	0	dissection
5.955	0	dissection
5.965	0	dissection
5.975	0	dissection
5.985	0	dissection
6.015	0	dissection
6.015	0	dissection
6.035	0	dissection
6.045	0	dissection
6.055	0	dissection
6.065	0	dissection
6.075	0	dissection
6.085	0	dissection
6.095	0	dissection
6.115	0	dissection
6.125	0	dissection
6.135	0	dissection
6.145	0	dissection
6.155	0	dissection
6.165	0	dissection
6.185	0	dissection
6.185	0	dissection
6.185	0	dissection
6.22	0	dissection
6.22	0	dissection
6.235	0	dissection
6.245	0	dissection
6.255	0	dissection
6.265	0	dissection
6.275	0	dissection
6.285	0	dissection
6.295	0	dissection
6.315	0	dissection
6.325	0	dissection
6.335	0	dissection
6.345	0	dissection
6.355	0	dissection
6.365	0	dissection
6.375	0	dissection
6.385	0	dissection
6.395	0	dissection
6.415	0	dissection
6.425	0	dissection
6.435	0	dissection
6.445	0	dissection
6.455	0	dissection
6.465	0	dissection
6.475	0	dissection
6.485	0	dissection
6.495	0	dissection
6.515	0	dissection
6.525	0	dissection
6.535	0	dissection
6.545	0	dissection
6.565	0	dissection
6.565	0	dissection
6.565	0	dissection
6.585	0	dissection
6.6	0	dissection
6.615	0	dissection
6.625	0	dissection
6.64	0	dissection
6.64	0	dissection
6.655	0	dissection
6.665	0	dissection
6.675	0	dissection
6.685	0	dissection
6.695	0	dissection
6.72	0	dissection
6.72	0	dissection
6.735	0	dissection
6.75	0	dissection
6.75	0	dissection
6.77	0	dissection
6.77	0	dissection
6.785	0	dissection
6.795	0	dissection
6.815	0	dissection
6.825	0	dissection
6.835	0	dissection
6.845	0	dissection
6.855	0	dissection
6.865	0	dissection
6.875	0	dissection
6.885	0	dissection
6.895	0	dissection
6.91	0	dissection
6.925	0	dissection
6.935	0	dissection
6.945	0	dissection
6.955	0	dissection
6.965	0	dissection
6.975	0	dissection
6.985	0	dissection
6.995	0	dissection
7.015	0	dissection
7.025	0	dissection
7.035	0	dissection
7.045	0	dissection
7.055	0	dissection
7.065	0	dissection
7.075	0	dissection
7.085	0	dissection
7.095	0	dissection
7.115	0	dissection
7.125	0	dissection
7.135	0	dissection
7.145	0	dissection
7.155	0	dissection
7.165	0	dissection
7.175	0	dissection
7.185	0	dissection
7.195	0	dissection
7.21	0	dissection
7.225	0	dissection
7.24	0	dissection
7.24	0	dissection
7.26	0	dissection
7.26	0	dissection
7.275	0	dissection
7.285	0	dissection
7.3	0	dissection
7.315	0	dissection
7.325	0	dissection
7.335	0	dissection
7.345	0	dissection
7.355	0	dissection
7.365	0	dissection
7.375	0	dissection
7.385	0	dissection
7.395	0	dissection
7.415	0	dissection
7.425	0	dissection
7.435	0	dissection
7.445	0	dissection
7.455	0	dissection
7.465	0	dissection
7.475	0	dissection
7.49	0	dissection
7.49	0	dissection
7.515	0	dissection
7.525	0	dissection
7.535	0	dissection
7.545	0	dissection
7.555	0	dissection
7.565	0	dissection
7.575	0	dissection
7.585	0	dissection
7.595	0	dissection
7.615	0	dissection
7.625	0	dissection
7.635	0	dissection
7.645	0	dissection
7.655	0	dissection
7.665	0	dissection
7.675	0	dissection
7.685	0	dissection
7.695	0	dissection
7.715	0	dissection
7.73	0	dissection
7.73	0	dissection
7.75	0	dissection
7.75	0	dissection
7.765	0	dissection
7.775	0	dissection
7.785	0	dissection
7.795	0	dissection
7.815	0	dissection
7.825	0	dissection
7.84	0	dissection
7.84	0	dissection
7.855	0	dissection
7.865	0	dissection
7.875	0	dissection
7.885	0	dissection
7.895	0	dissection
7.915	0	dissection
7.925	0	dissection
7.94	0	dissection
7.94	0	dissection
7.955	0	dissection
7.965	0	dissection
7.98	0	dissection
7.98	0	dissection
8	0	dissection
8.025	0	dissection
8.045	0	dissection
8.065	0	dissection
8.075	0	dissection
8.095	0	dissection
8.115	0	dissection
8.135	0	dissection
8.145	0	dissection
8.165	0	dissection
8.19	0	dissection
8.19	0	dissection
8.215	0	dissection
8.235	0	dissection
8.255	0	dissection
8.265	0	dissection
8.285	0	dissection
8.305	0	dissection
8.315	0	dissection
8.335	0	dissection
8.355	0	dissection
8.375	0	dissection
8.385	0	dissection
8.405	0	dissection
8.425	0	dissection
8.435	0	dissection
8.455	0	dissection
8.475	0	dissection
8.495	0	dissection
8.505	0	dissection
8.525	0	dissection
8.545	0	dissection
8.555	0	dissection
8.575	0	dissection
8.595	0	dissection
8.615	0	dissection
8.625	0	dissection
8.645	0	dissection
8.665	0	dissection
8.675	0	dissection
8.695	0	dissection
8.715	0	dissection
8.735	0	dissection
8.745	0	dissection
8.765	0	dissection
8.785	0	dissection
8.795	0	dissection
8.815	0	dissection
8.835	0	dissection
8.855	0	dissection
8.865	0	dissection
8.885	0	dissection
8.905	0	dissection
8.915	0	dissection
8.935	0	dissection
8.955	0	dissection
8.975	0	dissection
8.985	0	dissection
9.005	0	dissection
9.025	0	dissection
9.035	0	dissection
9.05	0	dissection
9.075	0	dissection
9.095	0	dissection
9.105	0	dissection
9.165	0	dissection
9.165	0	dissection
9.165	0	dissection
9.165	0	dissection
9.165	0	dissection
9.165	0	dissection
9.225	0	dissection
9.305	0	dissection
9.305	0	dissection
9.305	0	dissection
9.305	0	dissection
9.305	0	dissection
9.305	0	dissection
9.305	0	dissection
9.305	0	dissection
9.385	0	dissection
9.395	0	dissection
9.415	0	dissection
9.435	0	dissection
9.455	0	dissection
9.465	0	dissection
9.485	0	dissection
9.505	0	dissection
9.515	0	dissection
9.535	0	dissection
9.555	0	dissection
9.575	0	dissection
9.585	0	dissection
9.605	0	dissection
9.625	0	dissection
9.635	0	dissection
9.655	0	dissection
9.675	0	dissection
9.695	0	dissection
9.705	0	dissection
9.725	0	dissection
9.745	0	dissection
9.755	0	dissection
9.775	0	dissection
9.795	0	dissection
9.815	0	dissection
9.825	0	dissection
9.845	0	dissection
9.865	0	dissection
9.875	0	dissection
9.895	0	dissection
9.915	0	dissection
9.935	0	dissection
9.945	0	dissection
9.965	0	dissection
9.985	0	dissection
10.05	0	dissection
10.05	0	dissection
10.05	0	dissection
10.15	0	dissection
10.15	0	dissection
10.15	0	dissection
10.25	0	dissection
10.25	0	dissection
10.25	0	dissection
10.35	0	dissection
10.35	0	dissection
10.35	0	dissection
10.45	0	dissection
10.45	0	dissection
10.45	0	dissection
10.55	0	dissection
10.55	0	dissection
10.55	0	dissection
10.65	0	dissection
10.65	0	dissection
10.65	0	dissection
10.75	0	dissection
10.75	0	dissection
10.75	0	dissection
10.85	0	dissection
10.85	0	dissection
10.85	0	dissection
10.95	0	dissection
10.95	0	dissection
10.95	0	dissection
11.05	0	dissection
11.05	0	dissection
11.05	0	dissection
11.15	0	dissection
11.15	0	dissection
11.15	0	dissection
11.3	0	dissection
11.3	0	dissection
0.379	1	radiotherapy
0.379	1	radiotherapy
0.379	1	radiotherapy
0.7	1	radiotherapy
0.7	1	radiotherapy
0.86	1	radiotherapy
0.86	1	radiotherapy
1.02	1	radiotherapy
1.02	1	radiotherapy
1.51	1	radiotherapy
1.51	1	radiotherapy
2.34	1	radiotherapy
2.34	1	radiotherapy
2.5	1	radiotherapy
2.5	1	radiotherapy
2.65	1	radiotherapy
2.65	1	radiotherapy
2.65	1	radiotherapy
2.95	1	radiotherapy
2.95	1	radiotherapy
2.95	1	radiotherapy
3.1	1	radiotherapy
3.23	1	radiotherapy
3.23	1	radiotherapy
3.23	1	radiotherapy
3.23	1	radiotherapy
3.26	1	radiotherapy
3.37	1	radiotherapy
3.37	1	radiotherapy
3.37	1	radiotherapy
3.53	1	radiotherapy
3.68	1	radiotherapy
3.82	1	radiotherapy
3.82	1	radiotherapy
3.82	1	radiotherapy
3.82	1	radiotherapy
4.13	1	radiotherapy
4.13	1	radiotherapy
4.28	1	radiotherapy
4.28	1	radiotherapy
4.28	1	radiotherapy
4.28	1	radiotherapy
4.38	1	radiotherapy
4.38	1	radiotherapy
4.38	1	radiotherapy
4.38	1	radiotherapy
4.69	1	radiotherapy
4.69	1	radiotherapy
4.84	1	radiotherapy
4.84	1	radiotherapy
5.31	1	radiotherapy
5.31	1	radiotherapy
5.46	1	radiotherapy
5.46	1	radiotherapy
5.63	1	radiotherapy
5.76	1	radiotherapy
5.76	1	radiotherapy
5.92	1	radiotherapy
6.02	1	radiotherapy
6.02	1	radiotherapy
6.02	1	radiotherapy
6.21	1	radiotherapy
6.32	1	radiotherapy
6.32	1	radiotherapy
6.61	1	radiotherapy
6.92	1	radiotherapy
6.92	1	radiotherapy
6.92	1	radiotherapy
6.93	1	radiotherapy
7.18	1	radiotherapy
7.18	1	radiotherapy
7.5	1	radiotherapy
7.5	1	radiotherapy
7.57	1	radiotherapy
7.57	1	radiotherapy
7.72	1	radiotherapy
7.85	1	radiotherapy
7.99	1	radiotherapy
8.49	1	radiotherapy
8.63	1	radiotherapy
9.38	1	radiotherapy
9.44	1	radiotherapy
9.44	1	radiotherapy
10	1	radiotherapy
10.2	1	radiotherapy
10.4	1	radiotherapy
10.6	1	radiotherapy
10.7	1	radiotherapy
10.7	1	radiotherapy
10.9	1	radiotherapy
0.1715	0	radiotherapy
0.398	0	radiotherapy
0.557	0	radiotherapy
0.797	0	radiotherapy
0.9575	0	radiotherapy
1.275	0	radiotherapy
1.44	0	radiotherapy
1.61	0	radiotherapy
1.78	0	radiotherapy
2.035	0	radiotherapy
2.05	0	radiotherapy
2.13	0	radiotherapy
2.13	0	radiotherapy
2.13	0	radiotherapy
2.13	0	radiotherapy
2.13	0	radiotherapy
2.13	0	radiotherapy
2.13	0	radiotherapy
2.13	0	radiotherapy
2.13	0	radiotherapy
2.13	0	radiotherapy
2.27	0	radiotherapy
2.27	0	radiotherapy
2.27	0	radiotherapy
2.27	0	radiotherapy
2.27	0	radiotherapy
2.27	0	radiotherapy
2.27	0	radiotherapy
2.27	0	radiotherapy
2.27	0	radiotherapy
2.345	0	radiotherapy
2.36	0	radiotherapy
2.375	0	radiotherapy
2.44	0	radiotherapy
2.44	0	radiotherapy
2.44	0	radiotherapy
2.44	0	radiotherapy
2.44	0	radiotherapy
2.44	0	radiotherapy
2.44	0	radiotherapy
2.44	0	radiotherapy
2.515	0	radiotherapy
2.585	0	radiotherapy
2.585	0	radiotherapy
2.585	0	radiotherapy
2.585	0	radiotherapy
2.585	0	radiotherapy
2.585	0	radiotherapy
2.585	0	radiotherapy
2.585	0	radiotherapy
2.585	0	radiotherapy
2.735	0	radiotherapy
2.735	0	radiotherapy
2.735	0	radiotherapy
2.735	0	radiotherapy
2.735	0	radiotherapy
2.735	0	radiotherapy
2.735	0	radiotherapy
2.735	0	radiotherapy
2.735	0	radiotherapy
2.735	0	radiotherapy
2.88	0	radiotherapy
2.88	0	radiotherapy
2.88	0	radiotherapy
2.88	0	radiotherapy
2.88	0	radiotherapy
2.88	0	radiotherapy
2.88	0	radiotherapy
2.88	0	radiotherapy
2.88	0	radiotherapy
2.88	0	radiotherapy
2.96	0	radiotherapy
2.975	0	radiotherapy
3.04	0	radiotherapy
3.04	0	radiotherapy
3.04	0	radiotherapy
3.04	0	radiotherapy
3.04	0	radiotherapy
3.04	0	radiotherapy
3.04	0	radiotherapy
3.04	0	radiotherapy
3.12	0	radiotherapy
3.12	0	radiotherapy
3.185	0	radiotherapy
3.185	0	radiotherapy
3.185	0	radiotherapy
3.185	0	radiotherapy
3.185	0	radiotherapy
3.185	0	radiotherapy
3.245	0	radiotherapy
3.245	0	radiotherapy
3.315	0	radiotherapy
3.315	0	radiotherapy
3.315	0	radiotherapy
3.315	0	radiotherapy
3.315	0	radiotherapy
3.315	0	radiotherapy
3.315	0	radiotherapy
3.315	0	radiotherapy
3.39	0	radiotherapy
3.39	0	radiotherapy
3.47	0	radiotherapy
3.47	0	radiotherapy
3.47	0	radiotherapy
3.47	0	radiotherapy
3.47	0	radiotherapy
3.47	0	radiotherapy
3.47	0	radiotherapy
3.47	0	radiotherapy
3.54	0	radiotherapy
3.54	0	radiotherapy
3.62	0	radiotherapy
3.62	0	radiotherapy
3.62	0	radiotherapy
3.62	0	radiotherapy
3.62	0	radiotherapy
3.62	0	radiotherapy
3.62	0	radiotherapy
3.62	0	radiotherapy
3.69	0	radiotherapy
3.69	0	radiotherapy
3.765	0	radiotherapy
3.765	0	radiotherapy
3.765	0	radiotherapy
3.765	0	radiotherapy
3.765	0	radiotherapy
3.765	0	radiotherapy
3.765	0	radiotherapy
3.765	0	radiotherapy
3.83	0	radiotherapy
3.845	0	radiotherapy
3.91	0	radiotherapy
3.91	0	radiotherapy
3.91	0	radiotherapy
3.91	0	radiotherapy
3.91	0	radiotherapy
3.91	0	radiotherapy
3.91	0	radiotherapy
3.91	0	radiotherapy
3.99	0	radiotherapy
4.07	0	radiotherapy
4.07	0	radiotherapy
4.07	0	radiotherapy
4.07	0	radiotherapy
4.07	0	radiotherapy
4.07	0	radiotherapy
4.07	0	radiotherapy
4.07	0	radiotherapy
4.07	0	radiotherapy
4.07	0	radiotherapy
4.14	0	radiotherapy
4.14	0	radiotherapy
4.155	0	radiotherapy
4.22	0	radiotherapy
4.22	0	radiotherapy
4.22	0	radiotherapy
4.22	0	radiotherapy
4.22	0	radiotherapy
4.22	0	radiotherapy
4.22	0	radiotherapy
4.22	0	radiotherapy
4.22	0	radiotherapy
4.22	0	radiotherapy
4.33	0	radiotherapy
4.33	0	radiotherapy
4.33	0	radiotherapy
4.33	0	radiotherapy
4.33	0	radiotherapy
4.33	0	radiotherapy
4.33	0	radiotherapy
4.33	0	radiotherapy
4.385	0	radiotherapy
4.4	0	radiotherapy
4.4	0	radiotherapy
4.5	0	radiotherapy
4.5	0	radiotherapy
4.5	0	radiotherapy
4.5	0	radiotherapy
4.5	0	radiotherapy
4.5	0	radiotherapy
4.5	0	radiotherapy
4.5	0	radiotherapy
4.5	0	radiotherapy
4.5	0	radiotherapy
4.5	0	radiotherapy
4.5	0	radiotherapy
4.5	0	radiotherapy
4.5	0	radiotherapy
4.635	0	radiotherapy
4.635	0	radiotherapy
4.635	0	radiotherapy
4.635	0	radiotherapy
4.635	0	radiotherapy
4.635	0	radiotherapy
4.635	0	radiotherapy
4.635	0	radiotherapy
4.635	0	radiotherapy
4.7	0	radiotherapy
4.7	0	radiotherapy
4.78	0	radiotherapy
4.78	0	radiotherapy
4.78	0	radiotherapy
4.78	0	radiotherapy
4.78	0	radiotherapy
4.78	0	radiotherapy
4.78	0	radiotherapy
4.78	0	radiotherapy
4.78	0	radiotherapy
4.78	0	radiotherapy
4.85	0	radiotherapy
4.85	0	radiotherapy
4.865	0	radiotherapy
4.94	0	radiotherapy
4.94	0	radiotherapy
4.94	0	radiotherapy
4.94	0	radiotherapy
4.94	0	radiotherapy
4.94	0	radiotherapy
4.94	0	radiotherapy
4.94	0	radiotherapy
4.94	0	radiotherapy
4.94	0	radiotherapy
4.94	0	radiotherapy
4.94	0	radiotherapy
5.02	0	radiotherapy
5.035	0	radiotherapy
5.11	0	radiotherapy
5.11	0	radiotherapy
5.11	0	radiotherapy
5.11	0	radiotherapy
5.11	0	radiotherapy
5.11	0	radiotherapy
5.11	0	radiotherapy
5.11	0	radiotherapy
5.11	0	radiotherapy
5.11	0	radiotherapy
5.11	0	radiotherapy
5.11	0	radiotherapy
5.19	0	radiotherapy
5.205	0	radiotherapy
5.26	0	radiotherapy
5.26	0	radiotherapy
5.26	0	radiotherapy
5.26	0	radiotherapy
5.26	0	radiotherapy
5.26	0	radiotherapy
5.26	0	radiotherapy
5.26	0	radiotherapy
5.32	0	radiotherapy
5.32	0	radiotherapy
5.335	0	radiotherapy
5.345	0	radiotherapy
5.405	0	radiotherapy
5.405	0	radiotherapy
5.405	0	radiotherapy
5.405	0	radiotherapy
5.405	0	radiotherapy
5.405	0	radiotherapy
5.405	0	radiotherapy
5.405	0	radiotherapy
5.405	0	radiotherapy
5.465	0	radiotherapy
5.475	0	radiotherapy
5.555	0	radiotherapy
5.555	0	radiotherapy
5.555	0	radiotherapy
5.555	0	radiotherapy
5.555	0	radiotherapy
5.555	0	radiotherapy
5.555	0	radiotherapy
5.555	0	radiotherapy
5.555	0	radiotherapy
5.555	0	radiotherapy
5.555	0	radiotherapy
5.555	0	radiotherapy
5.635	0	radiotherapy
5.645	0	radiotherapy
5.705	0	radiotherapy
5.705	0	radiotherapy
5.705	0	radiotherapy
5.705	0	radiotherapy
5.705	0	radiotherapy
5.705	0	radiotherapy
5.705	0	radiotherapy
5.705	0	radiotherapy
5.705	0	radiotherapy
5.765	0	radiotherapy
5.845	0	radiotherapy
5.845	0	radiotherapy
5.845	0	radiotherapy
5.845	0	radiotherapy
5.845	0	radiotherapy
5.845	0	radiotherapy
5.845	0	radiotherapy
5.845	0	radiotherapy
5.845	0	radiotherapy
5.845	0	radiotherapy
5.845	0	radiotherapy
5.845	0	radiotherapy
5.97	0	radiotherapy
5.97	0	radiotherapy
5.97	0	radiotherapy
5.97	0	radiotherapy
5.97	0	radiotherapy
5.97	0	radiotherapy
5.97	0	radiotherapy
5.97	0	radiotherapy
6.03	0	radiotherapy
6.045	0	radiotherapy
6.135	0	radiotherapy
6.135	0	radiotherapy
6.135	0	radiotherapy
6.135	0	radiotherapy
6.135	0	radiotherapy
6.135	0	radiotherapy
6.135	0	radiotherapy
6.135	0	radiotherapy
6.135	0	radiotherapy
6.135	0	radiotherapy
6.135	0	radiotherapy
6.135	0	radiotherapy
6.265	0	radiotherapy
6.265	0	radiotherapy
6.265	0	radiotherapy
6.265	0	radiotherapy
6.265	0	radiotherapy
6.265	0	radiotherapy
6.265	0	radiotherapy
6.265	0	radiotherapy
6.335	0	radiotherapy
6.41	0	radiotherapy
6.41	0	radiotherapy
6.41	0	radiotherapy
6.41	0	radiotherapy
6.41	0	radiotherapy
6.41	0	radiotherapy
6.41	0	radiotherapy
6.41	0	radiotherapy
6.41	0	radiotherapy
6.41	0	radiotherapy
6.49	0	radiotherapy
6.49	0	radiotherapy
6.505	0	radiotherapy
6.565	0	radiotherapy
6.565	0	radiotherapy
6.565	0	radiotherapy
6.565	0	radiotherapy
6.565	0	radiotherapy
6.565	0	radiotherapy
6.565	0	radiotherapy
6.62	0	radiotherapy
6.635	0	radiotherapy
6.645	0	radiotherapy
6.655	0	radiotherapy
6.725	0	radiotherapy
6.725	0	radiotherapy
6.725	0	radiotherapy
6.725	0	radiotherapy
6.725	0	radiotherapy
6.725	0	radiotherapy
6.725	0	radiotherapy
6.725	0	radiotherapy
6.725	0	radiotherapy
6.8	0	radiotherapy
6.8	0	radiotherapy
6.825	0	radiotherapy
6.875	0	radiotherapy
6.875	0	radiotherapy
6.875	0	radiotherapy
6.875	0	radiotherapy
6.875	0	radiotherapy
6.875	0	radiotherapy
6.875	0	radiotherapy
6.925	0	radiotherapy
6.99	0	radiotherapy
6.99	0	radiotherapy
6.99	0	radiotherapy
6.99	0	radiotherapy
6.99	0	radiotherapy
6.99	0	radiotherapy
6.99	0	radiotherapy
6.99	0	radiotherapy
7.06	0	radiotherapy
7.06	0	radiotherapy
7.075	0	radiotherapy
7.135	0	radiotherapy
7.135	0	radiotherapy
7.135	0	radiotherapy
7.135	0	radiotherapy
7.135	0	radiotherapy
7.135	0	radiotherapy
7.135	0	radiotherapy
7.19	0	radiotherapy
7.19	0	radiotherapy
7.215	0	radiotherapy
7.285	0	radiotherapy
7.285	0	radiotherapy
7.285	0	radiotherapy
7.285	0	radiotherapy
7.285	0	radiotherapy
7.285	0	radiotherapy
7.285	0	radiotherapy
7.285	0	radiotherapy
7.285	0	radiotherapy
7.285	0	radiotherapy
7.36	0	radiotherapy
7.375	0	radiotherapy
7.385	0	radiotherapy
7.445	0	radiotherapy
7.445	0	radiotherapy
7.445	0	radiotherapy
7.445	0	radiotherapy
7.445	0	radiotherapy
7.445	0	radiotherapy
7.445	0	radiotherapy
7.445	0	radiotherapy
7.535	0	radiotherapy
7.535	0	radiotherapy
7.535	0	radiotherapy
7.535	0	radiotherapy
7.535	0	radiotherapy
7.575	0	radiotherapy
7.6	0	radiotherapy
7.6	0	radiotherapy
7.665	0	radiotherapy
7.665	0	radiotherapy
7.665	0	radiotherapy
7.665	0	radiotherapy
7.665	0	radiotherapy
7.665	0	radiotherapy
7.665	0	radiotherapy
7.665	0	radiotherapy
7.725	0	radiotherapy
7.745	0	radiotherapy
7.8	0	radiotherapy
7.8	0	radiotherapy
7.8	0	radiotherapy
7.8	0	radiotherapy
7.8	0	radiotherapy
7.8	0	radiotherapy
7.8	0	radiotherapy
7.855	0	radiotherapy
7.865	0	radiotherapy
7.875	0	radiotherapy
7.935	0	radiotherapy
7.935	0	radiotherapy
7.935	0	radiotherapy
7.935	0	radiotherapy
7.935	0	radiotherapy
7.935	0	radiotherapy
7.935	0	radiotherapy
7.935	0	radiotherapy
8.015	0	radiotherapy
8.095	0	radiotherapy
8.095	0	radiotherapy
8.095	0	radiotherapy
8.095	0	radiotherapy
8.095	0	radiotherapy
8.095	0	radiotherapy
8.095	0	radiotherapy
8.095	0	radiotherapy
8.095	0	radiotherapy
8.185	0	radiotherapy
8.265	0	radiotherapy
8.265	0	radiotherapy
8.265	0	radiotherapy
8.265	0	radiotherapy
8.265	0	radiotherapy
8.265	0	radiotherapy
8.265	0	radiotherapy
8.265	0	radiotherapy
8.265	0	radiotherapy
8.355	0	radiotherapy
8.425	0	radiotherapy
8.425	0	radiotherapy
8.425	0	radiotherapy
8.425	0	radiotherapy
8.425	0	radiotherapy
8.425	0	radiotherapy
8.425	0	radiotherapy
8.56	0	radiotherapy
8.56	0	radiotherapy
8.56	0	radiotherapy
8.56	0	radiotherapy
8.56	0	radiotherapy
8.56	0	radiotherapy
8.56	0	radiotherapy
8.56	0	radiotherapy
8.56	0	radiotherapy
8.645	0	radiotherapy
8.725	0	radiotherapy
8.725	0	radiotherapy
8.725	0	radiotherapy
8.725	0	radiotherapy
8.725	0	radiotherapy
8.725	0	radiotherapy
8.725	0	radiotherapy
8.725	0	radiotherapy
8.725	0	radiotherapy
8.815	0	radiotherapy
8.895	0	radiotherapy
8.895	0	radiotherapy
8.895	0	radiotherapy
8.895	0	radiotherapy
8.895	0	radiotherapy
8.895	0	radiotherapy
8.895	0	radiotherapy
8.895	0	radiotherapy
8.895	0	radiotherapy
8.985	0	radiotherapy
9.065	0	radiotherapy
9.065	0	radiotherapy
9.065	0	radiotherapy
9.065	0	radiotherapy
9.065	0	radiotherapy
9.065	0	radiotherapy
9.065	0	radiotherapy
9.065	0	radiotherapy
9.065	0	radiotherapy
9.155	0	radiotherapy
9.27	0	radiotherapy
9.27	0	radiotherapy
9.27	0	radiotherapy
9.27	0	radiotherapy
9.27	0	radiotherapy
9.27	0	radiotherapy
9.27	0	radiotherapy
9.27	0	radiotherapy
9.27	0	radiotherapy
9.27	0	radiotherapy
9.27	0	radiotherapy
9.27	0	radiotherapy
9.27	0	radiotherapy
9.41	0	radiotherapy
9.41	0	radiotherapy
9.41	0	radiotherapy
9.445	0	radiotherapy
9.455	0	radiotherapy
9.54	0	radiotherapy
9.54	0	radiotherapy
9.54	0	radiotherapy
9.54	0	radiotherapy
9.54	0	radiotherapy
9.54	0	radiotherapy
9.54	0	radiotherapy
9.54	0	radiotherapy
9.615	0	radiotherapy
9.625	0	radiotherapy
9.715	0	radiotherapy
9.715	0	radiotherapy
9.715	0	radiotherapy
9.715	0	radiotherapy
9.715	0	radiotherapy
9.715	0	radiotherapy
9.715	0	radiotherapy
9.715	0	radiotherapy
9.715	0	radiotherapy
9.795	0	radiotherapy
9.885	0	radiotherapy
9.885	0	radiotherapy
9.885	0	radiotherapy
9.885	0	radiotherapy
9.885	0	radiotherapy
9.885	0	radiotherapy
9.885	0	radiotherapy
9.885	0	radiotherapy
9.885	0	radiotherapy
9.965	0	radiotherapy
9.99	0	radiotherapy
10.1	0	radiotherapy
10.1	0	radiotherapy
10.1	0	radiotherapy
10.25	0	radiotherapy
10.25	0	radiotherapy
10.35	0	radiotherapy
10.35	0	radiotherapy
10.5	0	radiotherapy
10.5	0	radiotherapy
10.5	0	radiotherapy
10.5	0	radiotherapy
10.65	0	radiotherapy
10.65	0	radiotherapy
10.8	0	radiotherapy
10.8	0	radiotherapy
10.8	0	radiotherapy
10.8	0	radiotherapy
11	0	radiotherapy
11	0	radiotherapy
11	0	radiotherapy
11	0	radiotherapy
11.2	0	radiotherapy
