## Supplementary data files for "Cancer patient survival can be accurately parameterized, revealing time-dependent therapeutic effects and doubling the precision of small trials": ASPECCT_2A.csv

Time	Event	Arm
0.449	1	cetuximab
0.707	1	cetuximab
0.713	1	cetuximab
0.959	1	cetuximab
0.962	1	cetuximab
0.99	1	cetuximab
1.18	1	cetuximab
1.23	1	cetuximab
1.25	1	cetuximab
1.25	1	cetuximab
1.27	1	cetuximab
1.31	1	cetuximab
1.34	1	cetuximab
1.34	1	cetuximab
1.36	1	cetuximab
1.53	1	cetuximab
1.55	1	cetuximab
1.61	1	cetuximab
1.67	1	cetuximab
1.67	1	cetuximab
1.7	1	cetuximab
1.75	1	cetuximab
1.78	1	cetuximab
1.86	1	cetuximab
1.88	1	cetuximab
1.94	1	cetuximab
2	1	cetuximab
2	1	cetuximab
2.1	1	cetuximab
2.11	1	cetuximab
2.13	1	cetuximab
2.19	1	cetuximab
2.29	1	cetuximab
2.33	1	cetuximab
2.35	1	cetuximab
2.36	1	cetuximab
2.39	1	cetuximab
2.42	1	cetuximab
2.5	1	cetuximab
2.53	1	cetuximab
2.57	1	cetuximab
2.63	1	cetuximab
2.65	1	cetuximab
2.68	1	cetuximab
2.69	1	cetuximab
2.72	1	cetuximab
2.77	1	cetuximab
2.79	1	cetuximab
2.81	1	cetuximab
2.81	1	cetuximab
2.83	1	cetuximab
2.84	1	cetuximab
2.85	1	cetuximab
2.9	1	cetuximab
2.93	1	cetuximab
2.96	1	cetuximab
3.04	1	cetuximab
3.07	1	cetuximab
3.1	1	cetuximab
3.12	1	cetuximab
3.12	1	cetuximab
3.14	1	cetuximab
3.16	1	cetuximab
3.17	1	cetuximab
3.19	1	cetuximab
3.27	1	cetuximab
3.28	1	cetuximab
3.3	1	cetuximab
3.32	1	cetuximab
3.37	1	cetuximab
3.38	1	cetuximab
3.4	1	cetuximab
3.44	1	cetuximab
3.46	1	cetuximab
3.48	1	cetuximab
3.51	1	cetuximab
3.6	1	cetuximab
3.63	1	cetuximab
3.65	1	cetuximab
3.68	1	cetuximab
3.71	1	cetuximab
3.73	1	cetuximab
3.79	1	cetuximab
3.81	1	cetuximab
3.84	1	cetuximab
3.87	1	cetuximab
3.89	1	cetuximab
3.92	1	cetuximab
3.96	1	cetuximab
4.01	1	cetuximab
4.17	1	cetuximab
4.19	1	cetuximab
4.39	1	cetuximab
4.39	1	cetuximab
4.4	1	cetuximab
4.45	1	cetuximab
4.48	1	cetuximab
4.5	1	cetuximab
4.62	1	cetuximab
4.62	1	cetuximab
4.67	1	cetuximab
4.72	1	cetuximab
4.74	1	cetuximab
4.74	1	cetuximab
4.74	1	cetuximab
4.74	1	cetuximab
4.75	1	cetuximab
4.75	1	cetuximab
4.75	1	cetuximab
4.77	1	cetuximab
4.84	1	cetuximab
4.87	1	cetuximab
4.95	1	cetuximab
4.96	1	cetuximab
4.98	1	cetuximab
5.02	1	cetuximab
5.05	1	cetuximab
5.07	1	cetuximab
5.09	1	cetuximab
5.21	1	cetuximab
5.23	1	cetuximab
5.32	1	cetuximab
5.4	1	cetuximab
5.43	1	cetuximab
5.49	1	cetuximab
5.5	1	cetuximab
5.54	1	cetuximab
5.64	1	cetuximab
5.64	1	cetuximab
5.67	1	cetuximab
5.7	1	cetuximab
5.73	1	cetuximab
5.85	1	cetuximab
5.85	1	cetuximab
5.88	1	cetuximab
5.88	1	cetuximab
5.99	1	cetuximab
6.02	1	cetuximab
6.08	1	cetuximab
6.14	1	cetuximab
6.14	1	cetuximab
6.17	1	cetuximab
6.2	1	cetuximab
6.24	1	cetuximab
6.26	1	cetuximab
6.26	1	cetuximab
6.3	1	cetuximab
6.3	1	cetuximab
6.33	1	cetuximab
6.36	1	cetuximab
6.51	1	cetuximab
6.54	1	cetuximab
6.78	1	cetuximab
6.81	1	cetuximab
6.89	1	cetuximab
6.89	1	cetuximab
6.91	1	cetuximab
6.93	1	cetuximab
7.07	1	cetuximab
7.08	1	cetuximab
7.1	1	cetuximab
7.13	1	cetuximab
7.16	1	cetuximab
7.19	1	cetuximab
7.22	1	cetuximab
7.22	1	cetuximab
7.25	1	cetuximab
7.25	1	cetuximab
7.28	1	cetuximab
7.28	1	cetuximab
7.29	1	cetuximab
7.35	1	cetuximab
7.38	1	cetuximab
7.41	1	cetuximab
7.41	1	cetuximab
7.43	1	cetuximab
7.45	1	cetuximab
7.49	1	cetuximab
7.51	1	cetuximab
7.51	1	cetuximab
7.52	1	cetuximab
7.52	1	cetuximab
7.6	1	cetuximab
7.62	1	cetuximab
7.84	1	cetuximab
7.85	1	cetuximab
7.94	1	cetuximab
7.98	1	cetuximab
8.06	1	cetuximab
8.14	1	cetuximab
8.16	1	cetuximab
8.24	1	cetuximab
8.26	1	cetuximab
8.28	1	cetuximab
8.28	1	cetuximab
8.28	1	cetuximab
8.31	1	cetuximab
8.31	1	cetuximab
8.34	1	cetuximab
8.38	1	cetuximab
8.4	1	cetuximab
8.41	1	cetuximab
8.61	1	cetuximab
8.66	1	cetuximab
8.68	1	cetuximab
8.73	1	cetuximab
8.77	1	cetuximab
8.82	1	cetuximab
8.86	1	cetuximab
8.88	1	cetuximab
8.89	1	cetuximab
8.92	1	cetuximab
8.94	1	cetuximab
8.98	1	cetuximab
9.03	1	cetuximab
9.06	1	cetuximab
9.18	1	cetuximab
9.26	1	cetuximab
9.26	1	cetuximab
9.29	1	cetuximab
9.29	1	cetuximab
9.33	1	cetuximab
9.35	1	cetuximab
9.38	1	cetuximab
9.41	1	cetuximab
9.45	1	cetuximab
9.59	1	cetuximab
9.61	1	cetuximab
9.64	1	cetuximab
9.75	1	cetuximab
9.78	1	cetuximab
9.82	1	cetuximab
9.82	1	cetuximab
9.85	1	cetuximab
9.87	1	cetuximab
9.9	1	cetuximab
9.93	1	cetuximab
9.96	1	cetuximab
9.98	1	cetuximab
9.99	1	cetuximab
10	1	cetuximab
10.1	1	cetuximab
10.2	1	cetuximab
10.2	1	cetuximab
10.2	1	cetuximab
10.3	1	cetuximab
10.4	1	cetuximab
10.5	1	cetuximab
10.5	1	cetuximab
10.6	1	cetuximab
10.6	1	cetuximab
10.6	1	cetuximab
10.8	1	cetuximab
10.9	1	cetuximab
10.9	1	cetuximab
11	1	cetuximab
11	1	cetuximab
11	1	cetuximab
11	1	cetuximab
11.2	1	cetuximab
11.2	1	cetuximab
11.3	1	cetuximab
11.4	1	cetuximab
11.4	1	cetuximab
11.5	1	cetuximab
11.5	1	cetuximab
11.5	1	cetuximab
11.7	1	cetuximab
11.7	1	cetuximab
11.8	1	cetuximab
11.9	1	cetuximab
11.9	1	cetuximab
11.9	1	cetuximab
12	1	cetuximab
12.1	1	cetuximab
12.1	1	cetuximab
12.2	1	cetuximab
12.4	1	cetuximab
12.4	1	cetuximab
12.5	1	cetuximab
12.6	1	cetuximab
12.6	1	cetuximab
12.7	1	cetuximab
12.7	1	cetuximab
12.8	1	cetuximab
12.8	1	cetuximab
12.9	1	cetuximab
12.9	1	cetuximab
13	1	cetuximab
13	1	cetuximab
13.1	1	cetuximab
13.3	1	cetuximab
13.4	1	cetuximab
13.5	1	cetuximab
13.6	1	cetuximab
13.6	1	cetuximab
13.7	1	cetuximab
13.8	1	cetuximab
13.9	1	cetuximab
13.9	1	cetuximab
14	1	cetuximab
14	1	cetuximab
14.1	1	cetuximab
14.1	1	cetuximab
14.1	1	cetuximab
14.2	1	cetuximab
14.2	1	cetuximab
14.2	1	cetuximab
14.7	1	cetuximab
14.7	1	cetuximab
14.7	1	cetuximab
14.7	1	cetuximab
14.8	1	cetuximab
14.8	1	cetuximab
14.8	1	cetuximab
14.9	1	cetuximab
15	1	cetuximab
15.1	1	cetuximab
15.1	1	cetuximab
15.1	1	cetuximab
15.2	1	cetuximab
15.2	1	cetuximab
15.5	1	cetuximab
15.6	1	cetuximab
15.8	1	cetuximab
15.8	1	cetuximab
15.9	1	cetuximab
15.9	1	cetuximab
16.1	1	cetuximab
16.2	1	cetuximab
16.3	1	cetuximab
16.4	1	cetuximab
16.4	1	cetuximab
16.5	1	cetuximab
16.6	1	cetuximab
16.7	1	cetuximab
16.8	1	cetuximab
16.9	1	cetuximab
17.1	1	cetuximab
17.2	1	cetuximab
17.5	1	cetuximab
17.6	1	cetuximab
17.7	1	cetuximab
18.2	1	cetuximab
18.3	1	cetuximab
18.4	1	cetuximab
18.4	1	cetuximab
18.4	1	cetuximab
18.5	1	cetuximab
18.6	1	cetuximab
18.7	1	cetuximab
18.8	1	cetuximab
19.2	1	cetuximab
19.3	1	cetuximab
19.6	1	cetuximab
19.7	1	cetuximab
20	1	cetuximab
20.1	1	cetuximab
20.2	1	cetuximab
20.5	1	cetuximab
20.7	1	cetuximab
20.8	1	cetuximab
20.9	1	cetuximab
20.9	1	cetuximab
21	1	cetuximab
21	1	cetuximab
21.1	1	cetuximab
21.2	1	cetuximab
21.3	1	cetuximab
21.7	1	cetuximab
22.3	1	cetuximab
22.4	1	cetuximab
22.6	1	cetuximab
22.6	1	cetuximab
22.7	1	cetuximab
23.1	1	cetuximab
23.1	1	cetuximab
23.5	1	cetuximab
23.5	1	cetuximab
23.6	1	cetuximab
24.4	1	cetuximab
24.6	1	cetuximab
24.7	1	cetuximab
25	1	cetuximab
25.1	1	cetuximab
25.3	1	cetuximab
25.4	1	cetuximab
26.1	1	cetuximab
27	1	cetuximab
27.4	1	cetuximab
27.5	1	cetuximab
27.8	1	cetuximab
0.1475	0	cetuximab
0.3145	0	cetuximab
0.4595	0	cetuximab
0.6055	0	cetuximab
0.7715	0	cetuximab
0.92	0	cetuximab
1.08	0	cetuximab
1.24	0	cetuximab
1.375	0	cetuximab
1.54	0	cetuximab
1.685	0	cetuximab
1.845	0	cetuximab
3	0	cetuximab
5.01	0	cetuximab
6.155	0	cetuximab
6.28	0	cetuximab
6.39	0	cetuximab
6.525	0	cetuximab
6.64	0	cetuximab
6.76	0	cetuximab
6.875	0	cetuximab
7.01	0	cetuximab
7.145	0	cetuximab
7.265	0	cetuximab
7.395	0	cetuximab
7.5	0	cetuximab
7.63	0	cetuximab
7.76	0	cetuximab
7.88	0	cetuximab
8.175	0	cetuximab
8.36	0	cetuximab
8.55	0	cetuximab
8.72	0	cetuximab
8.905	0	cetuximab
9.09	0	cetuximab
9.275	0	cetuximab
9.46	0	cetuximab
9.625	0	cetuximab
9.81	0	cetuximab
10.25	0	cetuximab
10.45	0	cetuximab
10.75	0	cetuximab
10.95	0	cetuximab
11.25	0	cetuximab
11.45	0	cetuximab
11.75	0	cetuximab
12.45	0	cetuximab
12.95	0	cetuximab
13.45	0	cetuximab
14.95	0	cetuximab
16.15	0	cetuximab
16.25	0	cetuximab
16.45	0	cetuximab
16.55	0	cetuximab
16.75	0	cetuximab
16.85	0	cetuximab
16.95	0	cetuximab
17.15	0	cetuximab
17.25	0	cetuximab
17.45	0	cetuximab
17.55	0	cetuximab
17.75	0	cetuximab
17.85	0	cetuximab
18.15	0	cetuximab
18.35	0	cetuximab
18.45	0	cetuximab
18.65	0	cetuximab
18.85	0	cetuximab
18.95	0	cetuximab
19.15	0	cetuximab
19.35	0	cetuximab
19.45	0	cetuximab
19.65	0	cetuximab
19.85	0	cetuximab
20.65	0	cetuximab
21.35	0	cetuximab
22.25	0	cetuximab
22.45	0	cetuximab
22.75	0	cetuximab
22.95	0	cetuximab
23.25	0	cetuximab
23.45	0	cetuximab
23.75	0	cetuximab
24.25	0	cetuximab
24.55	0	cetuximab
24.85	0	cetuximab
25.15	0	cetuximab
25.45	0	cetuximab
25.75	0	cetuximab
26.45	0	cetuximab
26.95	0	cetuximab
27.45	0	cetuximab
28.25	0	cetuximab
28.45	0	cetuximab
28.65	0	cetuximab
28.85	0	cetuximab
29.15	0	cetuximab
29.35	0	cetuximab
29.55	0	cetuximab
29.75	0	cetuximab
30.25	0	cetuximab
30.45	0	cetuximab
30.75	0	cetuximab
30.95	0	cetuximab
31.25	0	cetuximab
31.45	0	cetuximab
31.75	0	cetuximab
32.1	0	cetuximab
0.668	1	panitumumab
0.891	1	panitumumab
0.891	1	panitumumab
0.891	1	panitumumab
0.891	1	panitumumab
1.1	1	panitumumab
1.1	1	panitumumab
1.1	1	panitumumab
1.1	1	panitumumab
1.23	1	panitumumab
1.23	1	panitumumab
1.23	1	panitumumab
1.23	1	panitumumab
1.23	1	panitumumab
1.4	1	panitumumab
1.4	1	panitumumab
1.4	1	panitumumab
1.4	1	panitumumab
1.4	1	panitumumab
1.58	1	panitumumab
1.58	1	panitumumab
1.58	1	panitumumab
1.7	1	panitumumab
1.7	1	panitumumab
1.7	1	panitumumab
1.7	1	panitumumab
1.7	1	panitumumab
1.7	1	panitumumab
1.88	1	panitumumab
1.88	1	panitumumab
1.88	1	panitumumab
2.08	1	panitumumab
2.08	1	panitumumab
2.08	1	panitumumab
2.21	1	panitumumab
2.21	1	panitumumab
2.21	1	panitumumab
2.21	1	panitumumab
2.21	1	panitumumab
2.36	1	panitumumab
2.36	1	panitumumab
2.36	1	panitumumab
2.36	1	panitumumab
2.36	1	panitumumab
2.52	1	panitumumab
2.52	1	panitumumab
2.52	1	panitumumab
2.52	1	panitumumab
2.64	1	panitumumab
2.64	1	panitumumab
2.64	1	panitumumab
2.64	1	panitumumab
2.64	1	panitumumab
2.81	1	panitumumab
2.81	1	panitumumab
2.81	1	panitumumab
2.81	1	panitumumab
2.81	1	panitumumab
2.98	1	panitumumab
2.98	1	panitumumab
2.98	1	panitumumab
2.98	1	panitumumab
2.98	1	panitumumab
3.08	1	panitumumab
3.08	1	panitumumab
3.08	1	panitumumab
3.08	1	panitumumab
3.08	1	panitumumab
3.18	1	panitumumab
3.18	1	panitumumab
3.18	1	panitumumab
3.18	1	panitumumab
3.18	1	panitumumab
3.34	1	panitumumab
3.34	1	panitumumab
3.34	1	panitumumab
3.34	1	panitumumab
3.34	1	panitumumab
3.56	1	panitumumab
3.72	1	panitumumab
3.72	1	panitumumab
3.72	1	panitumumab
3.98	1	panitumumab
3.98	1	panitumumab
3.98	1	panitumumab
4.16	1	panitumumab
4.16	1	panitumumab
4.16	1	panitumumab
4.34	1	panitumumab
4.34	1	panitumumab
4.34	1	panitumumab
4.47	1	panitumumab
4.47	1	panitumumab
4.47	1	panitumumab
4.61	1	panitumumab
4.61	1	panitumumab
4.71	1	panitumumab
4.71	1	panitumumab
4.71	1	panitumumab
4.71	1	panitumumab
4.84	1	panitumumab
4.84	1	panitumumab
4.86	1	panitumumab
5.01	1	panitumumab
5.01	1	panitumumab
5.01	1	panitumumab
5.12	1	panitumumab
5.12	1	panitumumab
5.12	1	panitumumab
5.12	1	panitumumab
5.12	1	panitumumab
5.23	1	panitumumab
5.23	1	panitumumab
5.23	1	panitumumab
5.23	1	panitumumab
5.23	1	panitumumab
5.25	1	panitumumab
5.42	1	panitumumab
5.42	1	panitumumab
5.42	1	panitumumab
5.56	1	panitumumab
5.56	1	panitumumab
5.56	1	panitumumab
5.56	1	panitumumab
5.56	1	panitumumab
5.6	1	panitumumab
5.63	1	panitumumab
5.63	1	panitumumab
5.71	1	panitumumab
5.71	1	panitumumab
5.76	1	panitumumab
5.96	1	panitumumab
5.96	1	panitumumab
6.11	1	panitumumab
6.11	1	panitumumab
6.2	1	panitumumab
6.2	1	panitumumab
6.2	1	panitumumab
6.2	1	panitumumab
6.24	1	panitumumab
6.24	1	panitumumab
6.32	1	panitumumab
6.32	1	panitumumab
6.32	1	panitumumab
6.68	1	panitumumab
6.68	1	panitumumab
6.68	1	panitumumab
6.68	1	panitumumab
6.68	1	panitumumab
6.68	1	panitumumab
6.68	1	panitumumab
6.68	1	panitumumab
6.68	1	panitumumab
6.81	1	panitumumab
6.81	1	panitumumab
6.81	1	panitumumab
6.81	1	panitumumab
6.81	1	panitumumab
6.83	1	panitumumab
7.01	1	panitumumab
7.01	1	panitumumab
7.17	1	panitumumab
7.17	1	panitumumab
7.17	1	panitumumab
7.35	1	panitumumab
7.35	1	panitumumab
7.35	1	panitumumab
7.59	1	panitumumab
7.75	1	panitumumab
7.75	1	panitumumab
7.75	1	panitumumab
7.75	1	panitumumab
7.88	1	panitumumab
7.88	1	panitumumab
7.88	1	panitumumab
7.88	1	panitumumab
7.89	1	panitumumab
8.05	1	panitumumab
8.05	1	panitumumab
8.05	1	panitumumab
8.05	1	panitumumab
8.21	1	panitumumab
8.21	1	panitumumab
8.21	1	panitumumab
8.21	1	panitumumab
8.33	1	panitumumab
8.33	1	panitumumab
8.33	1	panitumumab
8.33	1	panitumumab
8.33	1	panitumumab
8.46	1	panitumumab
8.46	1	panitumumab
8.46	1	panitumumab
8.46	1	panitumumab
8.63	1	panitumumab
8.63	1	panitumumab
8.63	1	panitumumab
8.63	1	panitumumab
8.96	1	panitumumab
8.96	1	panitumumab
8.96	1	panitumumab
8.96	1	panitumumab
8.96	1	panitumumab
8.96	1	panitumumab
8.96	1	panitumumab
9.12	1	panitumumab
9.12	1	panitumumab
9.12	1	panitumumab
9.33	1	panitumumab
9.33	1	panitumumab
9.44	1	panitumumab
9.44	1	panitumumab
9.44	1	panitumumab
9.44	1	panitumumab
9.44	1	panitumumab
9.44	1	panitumumab
9.63	1	panitumumab
9.63	1	panitumumab
9.63	1	panitumumab
9.75	1	panitumumab
9.75	1	panitumumab
9.75	1	panitumumab
9.75	1	panitumumab
9.75	1	panitumumab
9.92	1	panitumumab
9.92	1	panitumumab
9.92	1	panitumumab
9.92	1	panitumumab
10.1	1	panitumumab
10.1	1	panitumumab
10.3	1	panitumumab
10.3	1	panitumumab
10.3	1	panitumumab
10.5	1	panitumumab
10.5	1	panitumumab
10.5	1	panitumumab
10.7	1	panitumumab
10.7	1	panitumumab
10.9	1	panitumumab
10.9	1	panitumumab
10.9	1	panitumumab
11.1	1	panitumumab
11.1	1	panitumumab
11.1	1	panitumumab
11.2	1	panitumumab
11.2	1	panitumumab
11.4	1	panitumumab
11.4	1	panitumumab
11.6	1	panitumumab
11.6	1	panitumumab
11.6	1	panitumumab
11.6	1	panitumumab
11.7	1	panitumumab
11.7	1	panitumumab
11.7	1	panitumumab
11.7	1	panitumumab
11.7	1	panitumumab
11.9	1	panitumumab
11.9	1	panitumumab
12.1	1	panitumumab
12.1	1	panitumumab
12.3	1	panitumumab
12.3	1	panitumumab
12.3	1	panitumumab
12.5	1	panitumumab
12.5	1	panitumumab
12.5	1	panitumumab
12.7	1	panitumumab
12.7	1	panitumumab
12.9	1	panitumumab
13.1	1	panitumumab
13.1	1	panitumumab
13.1	1	panitumumab
13.3	1	panitumumab
13.5	1	panitumumab
13.5	1	panitumumab
13.5	1	panitumumab
13.7	1	panitumumab
13.7	1	panitumumab
13.7	1	panitumumab
13.7	1	panitumumab
13.8	1	panitumumab
13.8	1	panitumumab
14.1	1	panitumumab
14.1	1	panitumumab
14.1	1	panitumumab
14.2	1	panitumumab
14.2	1	panitumumab
14.4	1	panitumumab
14.4	1	panitumumab
14.4	1	panitumumab
14.4	1	panitumumab
14.6	1	panitumumab
14.6	1	panitumumab
14.7	1	panitumumab
14.7	1	panitumumab
14.7	1	panitumumab
14.8	1	panitumumab
15	1	panitumumab
15	1	panitumumab
15.1	1	panitumumab
15.1	1	panitumumab
15.1	1	panitumumab
15.1	1	panitumumab
15.3	1	panitumumab
15.3	1	panitumumab
15.5	1	panitumumab
15.5	1	panitumumab
15.7	1	panitumumab
15.7	1	panitumumab
15.9	1	panitumumab
16.4	1	panitumumab
16.4	1	panitumumab
16.5	1	panitumumab
16.5	1	panitumumab
16.6	1	panitumumab
16.7	1	panitumumab
16.7	1	panitumumab
16.7	1	panitumumab
16.9	1	panitumumab
17.2	1	panitumumab
17.6	1	panitumumab
17.6	1	panitumumab
17.8	1	panitumumab
17.8	1	panitumumab
18.4	1	panitumumab
18.4	1	panitumumab
18.5	1	panitumumab
19	1	panitumumab
19	1	panitumumab
19.2	1	panitumumab
19.2	1	panitumumab
19.3	1	panitumumab
19.3	1	panitumumab
19.3	1	panitumumab
19.6	1	panitumumab
20.1	1	panitumumab
20.1	1	panitumumab
20.2	1	panitumumab
20.7	1	panitumumab
20.7	1	panitumumab
20.8	1	panitumumab
20.8	1	panitumumab
20.8	1	panitumumab
21	1	panitumumab
21	1	panitumumab
21.5	1	panitumumab
21.5	1	panitumumab
21.6	1	panitumumab
21.8	1	panitumumab
21.8	1	panitumumab
21.8	1	panitumumab
21.8	1	panitumumab
21.8	1	panitumumab
21.9	1	panitumumab
22.5	1	panitumumab
22.9	1	panitumumab
22.9	1	panitumumab
23	1	panitumumab
23.2	1	panitumumab
23.2	1	panitumumab
23.2	1	panitumumab
23.2	1	panitumumab
24.2	1	panitumumab
24.5	1	panitumumab
24.7	1	panitumumab
24.9	1	panitumumab
25	1	panitumumab
25.1	1	panitumumab
25.6	1	panitumumab
26.4	1	panitumumab
26.9	1	panitumumab
26.9	1	panitumumab
27.9	1	panitumumab
28.4	1	panitumumab
30	1	panitumumab
0.1855	0	panitumumab
0.408	0	panitumumab
0.408	0	panitumumab
0.6105	0	panitumumab
0.814	0	panitumumab
0.9955	0	panitumumab
1.165	0	panitumumab
1.315	0	panitumumab
1.49	0	panitumumab
1.64	0	panitumumab
1.8	0	panitumumab
1.995	0	panitumumab
2.58	0	panitumumab
3.03	0	panitumumab
3.48	0	panitumumab
4.29	0	panitumumab
4.63	0	panitumumab
4.935	0	panitumumab
5.175	0	panitumumab
5.51	0	panitumumab
5.835	0	panitumumab
6.22	0	panitumumab
6.365	0	panitumumab
6.545	0	panitumumab
6.545	0	panitumumab
6.745	0	panitumumab
6.92	0	panitumumab
6.92	0	panitumumab
7.095	0	panitumumab
7.26	0	panitumumab
7.26	0	panitumumab
7.47	0	panitumumab
7.47	0	panitumumab
7.67	0	panitumumab
7.835	0	panitumumab
7.97	0	panitumumab
8.27	0	panitumumab
8.395	0	panitumumab
8.555	0	panitumumab
8.795	0	panitumumab
8.795	0	panitumumab
9.04	0	panitumumab
9.245	0	panitumumab
9.4	0	panitumumab
9.54	0	panitumumab
9.835	0	panitumumab
10.01	0	panitumumab
10.4	0	panitumumab
10.6	0	panitumumab
10.8	0	panitumumab
11	0	panitumumab
11.25	0	panitumumab
11.5	0	panitumumab
11.65	0	panitumumab
11.8	0	panitumumab
12.4	0	panitumumab
12.75	0	panitumumab
13	0	panitumumab
13.4	0	panitumumab
13.75	0	panitumumab
14.5	0	panitumumab
14.9	0	panitumumab
15.4	0	panitumumab
15.8	0	panitumumab
16.3	0	panitumumab
16.45	0	panitumumab
16.65	0	panitumumab
16.8	0	panitumumab
16.95	0	panitumumab
17.1	0	panitumumab
17.3	0	panitumumab
17.3	0	panitumumab
17.55	0	panitumumab
17.65	0	panitumumab
17.85	0	panitumumab
18	0	panitumumab
18.25	0	panitumumab
18.45	0	panitumumab
18.55	0	panitumumab
18.7	0	panitumumab
18.9	0	panitumumab
19.1	0	panitumumab
19.25	0	panitumumab
19.45	0	panitumumab
19.45	0	panitumumab
19.7	0	panitumumab
19.95	0	panitumumab
20.25	0	panitumumab
20.45	0	panitumumab
20.6	0	panitumumab
20.9	0	panitumumab
21.05	0	panitumumab
21.25	0	panitumumab
21.4	0	panitumumab
21.7	0	panitumumab
21.85	0	panitumumab
22.25	0	panitumumab
22.45	0	panitumumab
22.65	0	panitumumab
22.85	0	panitumumab
23.1	0	panitumumab
23.35	0	panitumumab
23.55	0	panitumumab
23.75	0	panitumumab
24.45	0	panitumumab
24.95	0	panitumumab
25.5	0	panitumumab
26.25	0	panitumumab
26.55	0	panitumumab
26.85	0	panitumumab
27.15	0	panitumumab
27.45	0	panitumumab
27.75	0	panitumumab
28.25	0	panitumumab
28.45	0	panitumumab
28.65	0	panitumumab
28.85	0	panitumumab
29.15	0	panitumumab
29.35	0	panitumumab
29.55	0	panitumumab
29.75	0	panitumumab
34.15	0	panitumumab
34.25	0	panitumumab
