## Supplementary data files for "Cancer patient survival can be accurately parameterized, revealing time-dependent therapeutic effects and doubling the precision of small trials": ASPECCT_3A.csv

Time	Event	Arm
0.149	1	cetuximab
0.51	1	cetuximab
0.531	1	cetuximab
0.571	1	cetuximab
0.731	1	cetuximab
0.75	1	cetuximab
0.753	1	cetuximab
0.753	1	cetuximab
0.799	1	cetuximab
0.824	1	cetuximab
0.844	1	cetuximab
0.865	1	cetuximab
0.902	1	cetuximab
0.981	1	cetuximab
0.991	1	cetuximab
1.01	1	cetuximab
1.01	1	cetuximab
1.03	1	cetuximab
1.05	1	cetuximab
1.07	1	cetuximab
1.07	1	cetuximab
1.12	1	cetuximab
1.14	1	cetuximab
1.14	1	cetuximab
1.14	1	cetuximab
1.16	1	cetuximab
1.16	1	cetuximab
1.18	1	cetuximab
1.18	1	cetuximab
1.18	1	cetuximab
1.18	1	cetuximab
1.18	1	cetuximab
1.18	1	cetuximab
1.19	1	cetuximab
1.19	1	cetuximab
1.19	1	cetuximab
1.19	1	cetuximab
1.19	1	cetuximab
1.19	1	cetuximab
1.21	1	cetuximab
1.21	1	cetuximab
1.21	1	cetuximab
1.21	1	cetuximab
1.21	1	cetuximab
1.21	1	cetuximab
1.21	1	cetuximab
1.21	1	cetuximab
1.21	1	cetuximab
1.23	1	cetuximab
1.23	1	cetuximab
1.23	1	cetuximab
1.23	1	cetuximab
1.23	1	cetuximab
1.23	1	cetuximab
1.23	1	cetuximab
1.23	1	cetuximab
1.23	1	cetuximab
1.23	1	cetuximab
1.23	1	cetuximab
1.23	1	cetuximab
1.23	1	cetuximab
1.25	1	cetuximab
1.25	1	cetuximab
1.25	1	cetuximab
1.25	1	cetuximab
1.27	1	cetuximab
1.28	1	cetuximab
1.28	1	cetuximab
1.28	1	cetuximab
1.29	1	cetuximab
1.29	1	cetuximab
1.3	1	cetuximab
1.3	1	cetuximab
1.3	1	cetuximab
1.3	1	cetuximab
1.3	1	cetuximab
1.31	1	cetuximab
1.31	1	cetuximab
1.31	1	cetuximab
1.31	1	cetuximab
1.32	1	cetuximab
1.34	1	cetuximab
1.34	1	cetuximab
1.34	1	cetuximab
1.34	1	cetuximab
1.34	1	cetuximab
1.34	1	cetuximab
1.36	1	cetuximab
1.36	1	cetuximab
1.36	1	cetuximab
1.36	1	cetuximab
1.36	1	cetuximab
1.36	1	cetuximab
1.38	1	cetuximab
1.38	1	cetuximab
1.39	1	cetuximab
1.39	1	cetuximab
1.4	1	cetuximab
1.4	1	cetuximab
1.4	1	cetuximab
1.4	1	cetuximab
1.4	1	cetuximab
1.42	1	cetuximab
1.42	1	cetuximab
1.42	1	cetuximab
1.42	1	cetuximab
1.42	1	cetuximab
1.43	1	cetuximab
1.43	1	cetuximab
1.43	1	cetuximab
1.43	1	cetuximab
1.44	1	cetuximab
1.44	1	cetuximab
1.44	1	cetuximab
1.45	1	cetuximab
1.47	1	cetuximab
1.49	1	cetuximab
1.49	1	cetuximab
1.49	1	cetuximab
1.51	1	cetuximab
1.53	1	cetuximab
1.54	1	cetuximab
1.58	1	cetuximab
1.58	1	cetuximab
1.6	1	cetuximab
1.6	1	cetuximab
1.63	1	cetuximab
1.7	1	cetuximab
1.71	1	cetuximab
1.73	1	cetuximab
1.76	1	cetuximab
1.86	1	cetuximab
1.89	1	cetuximab
1.99	1	cetuximab
2.03	1	cetuximab
2.38	1	cetuximab
2.39	1	cetuximab
2.53	1	cetuximab
2.58	1	cetuximab
2.58	1	cetuximab
2.59	1	cetuximab
2.59	1	cetuximab
2.74	1	cetuximab
2.78	1	cetuximab
2.8	1	cetuximab
2.82	1	cetuximab
2.84	1	cetuximab
2.86	1	cetuximab
2.86	1	cetuximab
2.88	1	cetuximab
2.88	1	cetuximab
2.88	1	cetuximab
2.9	1	cetuximab
2.9	1	cetuximab
2.9	1	cetuximab
2.9	1	cetuximab
2.94	1	cetuximab
2.95	1	cetuximab
2.97	1	cetuximab
2.99	1	cetuximab
3.01	1	cetuximab
3.01	1	cetuximab
3.01	1	cetuximab
3.01	1	cetuximab
3.02	1	cetuximab
3.02	1	cetuximab
3.02	1	cetuximab
3.02	1	cetuximab
3.03	1	cetuximab
3.03	1	cetuximab
3.03	1	cetuximab
3.03	1	cetuximab
3.03	1	cetuximab
3.03	1	cetuximab
3.03	1	cetuximab
3.03	1	cetuximab
3.03	1	cetuximab
3.04	1	cetuximab
3.04	1	cetuximab
3.04	1	cetuximab
3.04	1	cetuximab
3.04	1	cetuximab
3.04	1	cetuximab
3.04	1	cetuximab
3.04	1	cetuximab
3.04	1	cetuximab
3.04	1	cetuximab
3.08	1	cetuximab
3.08	1	cetuximab
3.08	1	cetuximab
3.08	1	cetuximab
3.08	1	cetuximab
3.09	1	cetuximab
3.09	1	cetuximab
3.09	1	cetuximab
3.09	1	cetuximab
3.1	1	cetuximab
3.11	1	cetuximab
3.12	1	cetuximab
3.12	1	cetuximab
3.13	1	cetuximab
3.13	1	cetuximab
3.13	1	cetuximab
3.14	1	cetuximab
3.14	1	cetuximab
3.14	1	cetuximab
3.15	1	cetuximab
3.17	1	cetuximab
3.17	1	cetuximab
3.17	1	cetuximab
3.17	1	cetuximab
3.19	1	cetuximab
3.19	1	cetuximab
3.19	1	cetuximab
3.19	1	cetuximab
3.21	1	cetuximab
3.21	1	cetuximab
3.23	1	cetuximab
3.24	1	cetuximab
3.24	1	cetuximab
3.26	1	cetuximab
3.26	1	cetuximab
3.27	1	cetuximab
3.28	1	cetuximab
3.3	1	cetuximab
3.32	1	cetuximab
3.36	1	cetuximab
3.38	1	cetuximab
3.4	1	cetuximab
3.41	1	cetuximab
3.43	1	cetuximab
3.45	1	cetuximab
3.5	1	cetuximab
3.51	1	cetuximab
3.53	1	cetuximab
3.79	1	cetuximab
3.83	1	cetuximab
3.93	1	cetuximab
3.95	1	cetuximab
3.96	1	cetuximab
4.02	1	cetuximab
4.05	1	cetuximab
4.18	1	cetuximab
4.44	1	cetuximab
4.47	1	cetuximab
4.61	1	cetuximab
4.65	1	cetuximab
4.65	1	cetuximab
4.71	1	cetuximab
4.72	1	cetuximab
4.74	1	cetuximab
4.75	1	cetuximab
4.78	1	cetuximab
4.78	1	cetuximab
4.78	1	cetuximab
4.8	1	cetuximab
4.8	1	cetuximab
4.8	1	cetuximab
4.8	1	cetuximab
4.82	1	cetuximab
4.82	1	cetuximab
4.83	1	cetuximab
4.83	1	cetuximab
4.84	1	cetuximab
4.84	1	cetuximab
4.87	1	cetuximab
4.88	1	cetuximab
4.88	1	cetuximab
4.88	1	cetuximab
4.88	1	cetuximab
4.88	1	cetuximab
4.88	1	cetuximab
4.89	1	cetuximab
4.89	1	cetuximab
4.89	1	cetuximab
4.89	1	cetuximab
4.89	1	cetuximab
4.9	1	cetuximab
4.91	1	cetuximab
4.91	1	cetuximab
4.91	1	cetuximab
4.91	1	cetuximab
4.91	1	cetuximab
4.91	1	cetuximab
4.91	1	cetuximab
4.93	1	cetuximab
4.93	1	cetuximab
4.93	1	cetuximab
4.93	1	cetuximab
4.93	1	cetuximab
4.93	1	cetuximab
4.95	1	cetuximab
4.95	1	cetuximab
4.96	1	cetuximab
4.96	1	cetuximab
4.96	1	cetuximab
4.98	1	cetuximab
4.98	1	cetuximab
4.98	1	cetuximab
5	1	cetuximab
5	1	cetuximab
5.01	1	cetuximab
5.01	1	cetuximab
5.02	1	cetuximab
5.02	1	cetuximab
5.04	1	cetuximab
5.06	1	cetuximab
5.07	1	cetuximab
5.07	1	cetuximab
5.09	1	cetuximab
5.09	1	cetuximab
5.11	1	cetuximab
5.11	1	cetuximab
5.12	1	cetuximab
5.12	1	cetuximab
5.13	1	cetuximab
5.13	1	cetuximab
5.17	1	cetuximab
5.17	1	cetuximab
5.19	1	cetuximab
5.19	1	cetuximab
5.23	1	cetuximab
5.23	1	cetuximab
5.49	1	cetuximab
5.57	1	cetuximab
5.6	1	cetuximab
5.71	1	cetuximab
6.05	1	cetuximab
6.29	1	cetuximab
6.35	1	cetuximab
6.38	1	cetuximab
6.38	1	cetuximab
6.53	1	cetuximab
6.58	1	cetuximab
6.58	1	cetuximab
6.62	1	cetuximab
6.65	1	cetuximab
6.65	1	cetuximab
6.65	1	cetuximab
6.65	1	cetuximab
6.66	1	cetuximab
6.66	1	cetuximab
6.66	1	cetuximab
6.66	1	cetuximab
6.66	1	cetuximab
6.67	1	cetuximab
6.67	1	cetuximab
6.67	1	cetuximab
6.68	1	cetuximab
6.68	1	cetuximab
6.68	1	cetuximab
6.7	1	cetuximab
6.71	1	cetuximab
6.71	1	cetuximab
6.71	1	cetuximab
6.71	1	cetuximab
6.72	1	cetuximab
6.72	1	cetuximab
6.72	1	cetuximab
6.74	1	cetuximab
6.74	1	cetuximab
6.76	1	cetuximab
6.76	1	cetuximab
6.78	1	cetuximab
6.78	1	cetuximab
6.78	1	cetuximab
6.79	1	cetuximab
6.79	1	cetuximab
6.79	1	cetuximab
6.81	1	cetuximab
6.81	1	cetuximab
6.83	1	cetuximab
6.83	1	cetuximab
6.83	1	cetuximab
6.84	1	cetuximab
6.85	1	cetuximab
6.86	1	cetuximab
6.86	1	cetuximab
6.88	1	cetuximab
6.88	1	cetuximab
6.91	1	cetuximab
6.92	1	cetuximab
6.95	1	cetuximab
6.97	1	cetuximab
7.06	1	cetuximab
7.06	1	cetuximab
7.08	1	cetuximab
7.13	1	cetuximab
7.15	1	cetuximab
7.46	1	cetuximab
7.49	1	cetuximab
7.56	1	cetuximab
7.74	1	cetuximab
7.89	1	cetuximab
7.91	1	cetuximab
8.21	1	cetuximab
8.34	1	cetuximab
8.44	1	cetuximab
8.48	1	cetuximab
8.52	1	cetuximab
8.54	1	cetuximab
8.54	1	cetuximab
8.55	1	cetuximab
8.55	1	cetuximab
8.56	1	cetuximab
8.56	1	cetuximab
8.57	1	cetuximab
8.58	1	cetuximab
8.59	1	cetuximab
8.6	1	cetuximab
8.61	1	cetuximab
8.63	1	cetuximab
8.63	1	cetuximab
8.64	1	cetuximab
8.66	1	cetuximab
8.67	1	cetuximab
8.68	1	cetuximab
8.69	1	cetuximab
8.7	1	cetuximab
8.7	1	cetuximab
8.72	1	cetuximab
8.74	1	cetuximab
8.76	1	cetuximab
8.79	1	cetuximab
8.81	1	cetuximab
8.83	1	cetuximab
8.86	1	cetuximab
8.86	1	cetuximab
8.89	1	cetuximab
9.01	1	cetuximab
9.04	1	cetuximab
9.04	1	cetuximab
9.39	1	cetuximab
9.7	1	cetuximab
10.2	1	cetuximab
10.3	1	cetuximab
10.3	1	cetuximab
10.4	1	cetuximab
10.4	1	cetuximab
10.4	1	cetuximab
10.5	1	cetuximab
10.5	1	cetuximab
10.5	1	cetuximab
10.6	1	cetuximab
10.6	1	cetuximab
10.7	1	cetuximab
10.8	1	cetuximab
10.9	1	cetuximab
11.5	1	cetuximab
12.3	1	cetuximab
12.4	1	cetuximab
12.4	1	cetuximab
12.6	1	cetuximab
12.7	1	cetuximab
13.7	1	cetuximab
14	1	cetuximab
14.1	1	cetuximab
14.1	1	cetuximab
15.2	1	cetuximab
15.9	1	cetuximab
16.1	1	cetuximab
16.2	1	cetuximab
16.5	1	cetuximab
16.8	1	cetuximab
21.6	1	cetuximab
0.1585	0	cetuximab
0.343	0	cetuximab
0.498	0	cetuximab
0.676	0	cetuximab
0.834	0	cetuximab
1.0005	0	cetuximab
1.17	0	cetuximab
1.33	0	cetuximab
1.5	0	cetuximab
1.685	0	cetuximab
1.85	0	cetuximab
2.67	0	cetuximab
3.34	0	cetuximab
4.34	0	cetuximab
4.67	0	cetuximab
5.005	0	cetuximab
5.33	0	cetuximab
5.67	0	cetuximab
7	0	cetuximab
8.28	0	cetuximab
8.575	0	cetuximab
8.875	0	cetuximab
9.14	0	cetuximab
9.44	0	cetuximab
9.71	0	cetuximab
10.45	0	cetuximab
10.95	0	cetuximab
11.45	0	cetuximab
12.65	0	cetuximab
13.35	0	cetuximab
14.95	0	cetuximab
16.95	0	cetuximab
18.95	0	cetuximab
20.95	0	cetuximab
24.25	0	cetuximab
0.149	1	panitumumab
0.414	1	panitumumab
0.414	1	panitumumab
0.541	1	panitumumab
0.541	1	panitumumab
0.541	1	panitumumab
0.705	1	panitumumab
0.705	1	panitumumab
0.705	1	panitumumab
0.705	1	panitumumab
0.85	1	panitumumab
0.85	1	panitumumab
0.85	1	panitumumab
0.85	1	panitumumab
0.85	1	panitumumab
0.959	1	panitumumab
0.959	1	panitumumab
0.959	1	panitumumab
0.959	1	panitumumab
0.959	1	panitumumab
0.959	1	panitumumab
1.07	1	panitumumab
1.07	1	panitumumab
1.07	1	panitumumab
1.07	1	panitumumab
1.07	1	panitumumab
1.18	1	panitumumab
1.18	1	panitumumab
1.18	1	panitumumab
1.18	1	panitumumab
1.18	1	panitumumab
1.18	1	panitumumab
1.18	1	panitumumab
1.18	1	panitumumab
1.18	1	panitumumab
1.18	1	panitumumab
1.19	1	panitumumab
1.19	1	panitumumab
1.21	1	panitumumab
1.21	1	panitumumab
1.21	1	panitumumab
1.21	1	panitumumab
1.21	1	panitumumab
1.21	1	panitumumab
1.21	1	panitumumab
1.21	1	panitumumab
1.21	1	panitumumab
1.21	1	panitumumab
1.23	1	panitumumab
1.23	1	panitumumab
1.23	1	panitumumab
1.23	1	panitumumab
1.23	1	panitumumab
1.23	1	panitumumab
1.23	1	panitumumab
1.23	1	panitumumab
1.23	1	panitumumab
1.23	1	panitumumab
1.23	1	panitumumab
1.23	1	panitumumab
1.23	1	panitumumab
1.25	1	panitumumab
1.25	1	panitumumab
1.25	1	panitumumab
1.25	1	panitumumab
1.28	1	panitumumab
1.28	1	panitumumab
1.28	1	panitumumab
1.29	1	panitumumab
1.29	1	panitumumab
1.29	1	panitumumab
1.3	1	panitumumab
1.3	1	panitumumab
1.3	1	panitumumab
1.3	1	panitumumab
1.3	1	panitumumab
1.31	1	panitumumab
1.31	1	panitumumab
1.31	1	panitumumab
1.31	1	panitumumab
1.32	1	panitumumab
1.34	1	panitumumab
1.34	1	panitumumab
1.34	1	panitumumab
1.34	1	panitumumab
1.34	1	panitumumab
1.34	1	panitumumab
1.36	1	panitumumab
1.36	1	panitumumab
1.36	1	panitumumab
1.36	1	panitumumab
1.36	1	panitumumab
1.36	1	panitumumab
1.38	1	panitumumab
1.38	1	panitumumab
1.39	1	panitumumab
1.39	1	panitumumab
1.4	1	panitumumab
1.4	1	panitumumab
1.4	1	panitumumab
1.4	1	panitumumab
1.4	1	panitumumab
1.42	1	panitumumab
1.42	1	panitumumab
1.42	1	panitumumab
1.42	1	panitumumab
1.43	1	panitumumab
1.43	1	panitumumab
1.43	1	panitumumab
1.43	1	panitumumab
1.44	1	panitumumab
1.44	1	panitumumab
1.44	1	panitumumab
1.44	1	panitumumab
1.47	1	panitumumab
1.48	1	panitumumab
1.49	1	panitumumab
1.49	1	panitumumab
1.51	1	panitumumab
1.53	1	panitumumab
1.54	1	panitumumab
1.58	1	panitumumab
1.58	1	panitumumab
1.6	1	panitumumab
1.6	1	panitumumab
1.63	1	panitumumab
1.7	1	panitumumab
1.71	1	panitumumab
1.73	1	panitumumab
1.76	1	panitumumab
1.92	1	panitumumab
1.92	1	panitumumab
1.92	1	panitumumab
1.92	1	panitumumab
2.05	1	panitumumab
2.05	1	panitumumab
2.05	1	panitumumab
2.05	1	panitumumab
2.05	1	panitumumab
2.05	1	panitumumab
2.21	1	panitumumab
2.21	1	panitumumab
2.21	1	panitumumab
2.21	1	panitumumab
2.36	1	panitumumab
2.36	1	panitumumab
2.54	1	panitumumab
2.54	1	panitumumab
2.7	1	panitumumab
2.7	1	panitumumab
2.87	1	panitumumab
2.87	1	panitumumab
2.87	1	panitumumab
2.87	1	panitumumab
2.87	1	panitumumab
2.87	1	panitumumab
2.87	1	panitumumab
2.92	1	panitumumab
2.92	1	panitumumab
2.92	1	panitumumab
2.92	1	panitumumab
2.92	1	panitumumab
2.92	1	panitumumab
2.92	1	panitumumab
3.01	1	panitumumab
3.02	1	panitumumab
3.02	1	panitumumab
3.03	1	panitumumab
3.03	1	panitumumab
3.03	1	panitumumab
3.03	1	panitumumab
3.03	1	panitumumab
3.03	1	panitumumab
3.03	1	panitumumab
3.03	1	panitumumab
3.03	1	panitumumab
3.04	1	panitumumab
3.04	1	panitumumab
3.04	1	panitumumab
3.04	1	panitumumab
3.04	1	panitumumab
3.04	1	panitumumab
3.04	1	panitumumab
3.04	1	panitumumab
3.04	1	panitumumab
3.08	1	panitumumab
3.08	1	panitumumab
3.08	1	panitumumab
3.08	1	panitumumab
3.08	1	panitumumab
3.09	1	panitumumab
3.09	1	panitumumab
3.09	1	panitumumab
3.09	1	panitumumab
3.1	1	panitumumab
3.11	1	panitumumab
3.11	1	panitumumab
3.12	1	panitumumab
3.13	1	panitumumab
3.13	1	panitumumab
3.13	1	panitumumab
3.14	1	panitumumab
3.14	1	panitumumab
3.14	1	panitumumab
3.14	1	panitumumab
3.17	1	panitumumab
3.17	1	panitumumab
3.17	1	panitumumab
3.17	1	panitumumab
3.19	1	panitumumab
3.19	1	panitumumab
3.19	1	panitumumab
3.19	1	panitumumab
3.21	1	panitumumab
3.21	1	panitumumab
3.23	1	panitumumab
3.24	1	panitumumab
3.24	1	panitumumab
3.26	1	panitumumab
3.26	1	panitumumab
3.27	1	panitumumab
3.27	1	panitumumab
3.28	1	panitumumab
3.3	1	panitumumab
3.32	1	panitumumab
3.38	1	panitumumab
3.4	1	panitumumab
3.41	1	panitumumab
3.43	1	panitumumab
3.45	1	panitumumab
3.5	1	panitumumab
3.51	1	panitumumab
3.53	1	panitumumab
3.79	1	panitumumab
3.83	1	panitumumab
3.93	1	panitumumab
3.95	1	panitumumab
3.96	1	panitumumab
4.02	1	panitumumab
4.05	1	panitumumab
4.18	1	panitumumab
4.45	1	panitumumab
4.49	1	panitumumab
4.6	1	panitumumab
4.63	1	panitumumab
4.65	1	panitumumab
4.71	1	panitumumab
4.73	1	panitumumab
4.74	1	panitumumab
4.76	1	panitumumab
4.78	1	panitumumab
4.78	1	panitumumab
4.78	1	panitumumab
4.8	1	panitumumab
4.8	1	panitumumab
4.8	1	panitumumab
4.8	1	panitumumab
4.82	1	panitumumab
4.82	1	panitumumab
4.83	1	panitumumab
4.83	1	panitumumab
4.84	1	panitumumab
4.84	1	panitumumab
4.85	1	panitumumab
4.87	1	panitumumab
4.88	1	panitumumab
4.88	1	panitumumab
4.88	1	panitumumab
4.88	1	panitumumab
4.88	1	panitumumab
4.89	1	panitumumab
4.89	1	panitumumab
4.89	1	panitumumab
4.89	1	panitumumab
4.89	1	panitumumab
4.9	1	panitumumab
4.91	1	panitumumab
4.91	1	panitumumab
4.91	1	panitumumab
4.91	1	panitumumab
4.91	1	panitumumab
4.91	1	panitumumab
4.93	1	panitumumab
4.93	1	panitumumab
4.93	1	panitumumab
4.93	1	panitumumab
4.93	1	panitumumab
4.93	1	panitumumab
4.93	1	panitumumab
4.95	1	panitumumab
4.96	1	panitumumab
4.96	1	panitumumab
4.96	1	panitumumab
4.96	1	panitumumab
4.99	1	panitumumab
4.99	1	panitumumab
5	1	panitumumab
5	1	panitumumab
5	1	panitumumab
5.01	1	panitumumab
5.01	1	panitumumab
5.02	1	panitumumab
5.03	1	panitumumab
5.03	1	panitumumab
5.07	1	panitumumab
5.07	1	panitumumab
5.07	1	panitumumab
5.08	1	panitumumab
5.08	1	panitumumab
5.11	1	panitumumab
5.11	1	panitumumab
5.12	1	panitumumab
5.12	1	panitumumab
5.13	1	panitumumab
5.14	1	panitumumab
5.17	1	panitumumab
5.17	1	panitumumab
5.19	1	panitumumab
5.2	1	panitumumab
5.22	1	panitumumab
5.34	1	panitumumab
5.34	1	panitumumab
5.66	1	panitumumab
5.66	1	panitumumab
5.66	1	panitumumab
5.66	1	panitumumab
5.66	1	panitumumab
5.9	1	panitumumab
5.97	1	panitumumab
5.97	1	panitumumab
6.34	1	panitumumab
6.34	1	panitumumab
6.34	1	panitumumab
6.46	1	panitumumab
6.46	1	panitumumab
6.55	1	panitumumab
6.55	1	panitumumab
6.55	1	panitumumab
6.55	1	panitumumab
6.55	1	panitumumab
6.63	1	panitumumab
6.63	1	panitumumab
6.63	1	panitumumab
6.67	1	panitumumab
6.67	1	panitumumab
6.67	1	panitumumab
6.68	1	panitumumab
6.68	1	panitumumab
6.68	1	panitumumab
6.7	1	panitumumab
6.71	1	panitumumab
6.71	1	panitumumab
6.71	1	panitumumab
6.72	1	panitumumab
6.72	1	panitumumab
6.72	1	panitumumab
6.72	1	panitumumab
6.73	1	panitumumab
6.74	1	panitumumab
6.76	1	panitumumab
6.76	1	panitumumab
6.78	1	panitumumab
6.78	1	panitumumab
6.78	1	panitumumab
6.8	1	panitumumab
6.8	1	panitumumab
6.8	1	panitumumab
6.81	1	panitumumab
6.83	1	panitumumab
6.83	1	panitumumab
6.83	1	panitumumab
6.84	1	panitumumab
6.84	1	panitumumab
6.85	1	panitumumab
6.86	1	panitumumab
6.87	1	panitumumab
6.87	1	panitumumab
6.91	1	panitumumab
6.91	1	panitumumab
6.97	1	panitumumab
6.97	1	panitumumab
6.97	1	panitumumab
6.97	1	panitumumab
6.97	1	panitumumab
6.97	1	panitumumab
6.97	1	panitumumab
6.97	1	panitumumab
6.97	1	panitumumab
6.97	1	panitumumab
6.97	1	panitumumab
6.97	1	panitumumab
6.99	1	panitumumab
7	1	panitumumab
7.03	1	panitumumab
7.14	1	panitumumab
7.14	1	panitumumab
7.19	1	panitumumab
7.19	1	panitumumab
7.19	1	panitumumab
7.22	1	panitumumab
7.43	1	panitumumab
7.77	1	panitumumab
7.77	1	panitumumab
8.03	1	panitumumab
8.23	1	panitumumab
8.23	1	panitumumab
8.24	1	panitumumab
8.38	1	panitumumab
8.4	1	panitumumab
8.44	1	panitumumab
8.45	1	panitumumab
8.47	1	panitumumab
8.47	1	panitumumab
8.47	1	panitumumab
8.57	1	panitumumab
8.58	1	panitumumab
8.58	1	panitumumab
8.58	1	panitumumab
8.58	1	panitumumab
8.58	1	panitumumab
8.7	1	panitumumab
8.7	1	panitumumab
8.71	1	panitumumab
8.81	1	panitumumab
8.81	1	panitumumab
8.81	1	panitumumab
8.81	1	panitumumab
8.81	1	panitumumab
8.81	1	panitumumab
8.81	1	panitumumab
9.47	1	panitumumab
9.47	1	panitumumab
9.47	1	panitumumab
9.73	1	panitumumab
10.2	1	panitumumab
10.2	1	panitumumab
10.4	1	panitumumab
10.4	1	panitumumab
10.4	1	panitumumab
10.5	1	panitumumab
10.5	1	panitumumab
10.5	1	panitumumab
10.7	1	panitumumab
10.7	1	panitumumab
10.7	1	panitumumab
10.7	1	panitumumab
10.7	1	panitumumab
11.4	1	panitumumab
12.2	1	panitumumab
12.2	1	panitumumab
12.3	1	panitumumab
12.3	1	panitumumab
12.3	1	panitumumab
12.4	1	panitumumab
12.5	1	panitumumab
12.6	1	panitumumab
12.6	1	panitumumab
14	1	panitumumab
14.3	1	panitumumab
14.3	1	panitumumab
14.3	1	panitumumab
16	1	panitumumab
16	1	panitumumab
21	1	panitumumab
21.6	1	panitumumab
24.6	1	panitumumab
0.1385	0	panitumumab
0.251	0	panitumumab
0.374	0	panitumumab
0.4775	0	panitumumab
0.623	0	panitumumab
0.7775	0	panitumumab
0.9045	0	panitumumab
1.0145	0	panitumumab
1.125	0	panitumumab
1.285	0	panitumumab
1.41	0	panitumumab
1.535	0	panitumumab
1.66	0	panitumumab
1.8	0	panitumumab
1.985	0	panitumumab
3.025	0	panitumumab
4.665	0	panitumumab
5.395	0	panitumumab
6.355	0	panitumumab
6.69	0	panitumumab
7.02	0	panitumumab
7.325	0	panitumumab
7.715	0	panitumumab
10.95	0	panitumumab
12.65	0	panitumumab
13.35	0	panitumumab
14.45	0	panitumumab
14.95	0	panitumumab
15.45	0	panitumumab
16.95	0	panitumumab
20.95	0	panitumumab
28.95	0	panitumumab
30.1	0	panitumumab
