## Supplementary data files for "Cancer patient survival can be accurately parameterized, revealing time-dependent therapeutic effects and doubling the precision of small trials": ATTENTION_2A.csv

Time	Event	Arm
0.486	1	placebo
0.754	1	placebo
1.17	1	placebo
1.17	1	placebo
1.17	1	placebo
1.42	1	placebo
1.85	1	placebo
1.85	1	placebo
2.03	1	placebo
2.03	1	placebo
2.03	1	placebo
2.55	1	placebo
2.79	1	placebo
3.07	1	placebo
3.07	1	placebo
3.07	1	placebo
3.07	1	placebo
3.07	1	placebo
3.19	1	placebo
3.19	1	placebo
3.48	1	placebo
3.69	1	placebo
3.81	1	placebo
3.81	1	placebo
3.96	1	placebo
3.96	1	placebo
4.21	1	placebo
4.21	1	placebo
4.5	1	placebo
4.5	1	placebo
4.5	1	placebo
4.5	1	placebo
4.93	1	placebo
4.93	1	placebo
4.93	1	placebo
5.07	1	placebo
5.07	1	placebo
5.29	1	placebo
5.29	1	placebo
5.85	1	placebo
5.89	1	placebo
5.89	1	placebo
6.23	1	placebo
6.37	1	placebo
6.68	1	placebo
6.68	1	placebo
7.15	1	placebo
7.59	1	placebo
8.09	1	placebo
8.58	1	placebo
8.73	1	placebo
8.89	1	placebo
8.89	1	placebo
9.16	1	placebo
9.23	1	placebo
9.23	1	placebo
9.23	1	placebo
9.23	1	placebo
9.55	1	placebo
9.55	1	placebo
9.55	1	placebo
9.68	1	placebo
9.68	1	placebo
9.92	1	placebo
9.99	1	placebo
10.4	1	placebo
10.5	1	placebo
10.5	1	placebo
10.5	1	placebo
10.7	1	placebo
11	1	placebo
11.2	1	placebo
11.2	1	placebo
11.3	1	placebo
11.4	1	placebo
11.7	1	placebo
11.9	1	placebo
11.9	1	placebo
12.3	1	placebo
12.4	1	placebo
12.4	1	placebo
12.4	1	placebo
12.6	1	placebo
12.7	1	placebo
12.7	1	placebo
13.1	1	placebo
13.3	1	placebo
13.6	1	placebo
14.2	1	placebo
14.4	1	placebo
14.5	1	placebo
14.8	1	placebo
15.6	1	placebo
16.4	1	placebo
17	1	placebo
17	1	placebo
17	1	placebo
17.2	1	placebo
17.5	1	placebo
21	1	placebo
21.7	1	placebo
21.9	1	placebo
0.295	0	placebo
0.605	0	placebo
0.843	0	placebo
1.125	0	placebo
1.545	0	placebo
1.76	0	placebo
3.13	0	placebo
5.18	0	placebo
11.05	0	placebo
12.8	0	placebo
13.5	0	placebo
14.3	0	placebo
14.65	0	placebo
14.65	0	placebo
14.85	0	placebo
15.05	0	placebo
15.15	0	placebo
15.35	0	placebo
15.5	0	placebo
15.75	0	placebo
15.75	0	placebo
16.25	0	placebo
16.25	0	placebo
16.45	0	placebo
16.65	0	placebo
16.85	0	placebo
16.95	0	placebo
17.15	0	placebo
17.35	0	placebo
17.35	0	placebo
17.65	0	placebo
17.85	0	placebo
18.25	0	placebo
18.45	0	placebo
18.75	0	placebo
18.95	0	placebo
19.25	0	placebo
19.45	0	placebo
19.75	0	placebo
20.25	0	placebo
20.45	0	placebo
20.85	0	placebo
20.85	0	placebo
21.25	0	placebo
21.45	0	placebo
21.75	0	placebo
22.45	0	placebo
22.95	0	placebo
23.45	0	placebo
24.55	0	placebo
25.15	0	placebo
0.502	1	tivantinib
1.16	1	tivantinib
1.58	1	tivantinib
1.67	1	tivantinib
1.67	1	tivantinib
1.87	1	tivantinib
2.23	1	tivantinib
2.48	1	tivantinib
2.48	1	tivantinib
2.73	1	tivantinib
2.73	1	tivantinib
2.84	1	tivantinib
2.99	1	tivantinib
2.99	1	tivantinib
2.99	1	tivantinib
3.34	1	tivantinib
3.35	1	tivantinib
3.41	1	tivantinib
3.51	1	tivantinib
3.62	1	tivantinib
3.69	1	tivantinib
3.96	1	tivantinib
4.1	1	tivantinib
4.13	1	tivantinib
4.19	1	tivantinib
4.22	1	tivantinib
4.51	1	tivantinib
4.73	1	tivantinib
4.78	1	tivantinib
4.85	1	tivantinib
4.86	1	tivantinib
5.03	1	tivantinib
5.04	1	tivantinib
5.04	1	tivantinib
5.37	1	tivantinib
5.41	1	tivantinib
5.58	1	tivantinib
5.65	1	tivantinib
5.92	1	tivantinib
5.96	1	tivantinib
6.12	1	tivantinib
6.33	1	tivantinib
6.36	1	tivantinib
6.54	1	tivantinib
6.69	1	tivantinib
6.71	1	tivantinib
6.9	1	tivantinib
7.67	1	tivantinib
7.67	1	tivantinib
7.67	1	tivantinib
7.67	1	tivantinib
7.97	1	tivantinib
8.2	1	tivantinib
8.21	1	tivantinib
8.43	1	tivantinib
8.66	1	tivantinib
8.68	1	tivantinib
8.8	1	tivantinib
8.88	1	tivantinib
9	1	tivantinib
9.42	1	tivantinib
9.73	1	tivantinib
9.82	1	tivantinib
10	1	tivantinib
10.2	1	tivantinib
10.4	1	tivantinib
11	1	tivantinib
11.1	1	tivantinib
11.5	1	tivantinib
11.9	1	tivantinib
12	1	tivantinib
12.2	1	tivantinib
12.5	1	tivantinib
12.8	1	tivantinib
12.8	1	tivantinib
12.9	1	tivantinib
12.9	1	tivantinib
13.2	1	tivantinib
13.7	1	tivantinib
13.7	1	tivantinib
14	1	tivantinib
14.1	1	tivantinib
14.5	1	tivantinib
15	1	tivantinib
15.6	1	tivantinib
15.8	1	tivantinib
15.8	1	tivantinib
16.2	1	tivantinib
16.2	1	tivantinib
16.3	1	tivantinib
17.2	1	tivantinib
17.3	1	tivantinib
17.8	1	tivantinib
18.9	1	tivantinib
22.4	1	tivantinib
24.1	1	tivantinib
1.018	0	tivantinib
6.675	0	tivantinib
7.31	0	tivantinib
9.015	0	tivantinib
12.25	0	tivantinib
12.55	0	tivantinib
12.85	0	tivantinib
13.15	0	tivantinib
13.5	0	tivantinib
13.75	0	tivantinib
14.15	0	tivantinib
14.35	0	tivantinib
14.35	0	tivantinib
14.35	0	tivantinib
14.65	0	tivantinib
14.75	0	tivantinib
14.85	0	tivantinib
14.95	0	tivantinib
15.15	0	tivantinib
15.25	0	tivantinib
15.35	0	tivantinib
15.45	0	tivantinib
15.65	0	tivantinib
15.75	0	tivantinib
15.85	0	tivantinib
16.15	0	tivantinib
16.25	0	tivantinib
16.45	0	tivantinib
16.55	0	tivantinib
16.75	0	tivantinib
16.85	0	tivantinib
16.95	0	tivantinib
17.15	0	tivantinib
17.25	0	tivantinib
17.45	0	tivantinib
17.55	0	tivantinib
17.75	0	tivantinib
17.85	0	tivantinib
18.25	0	tivantinib
18.45	0	tivantinib
18.65	0	tivantinib
18.85	0	tivantinib
19.15	0	tivantinib
19.35	0	tivantinib
19.55	0	tivantinib
19.75	0	tivantinib
20.25	0	tivantinib
20.55	0	tivantinib
20.85	0	tivantinib
21.15	0	tivantinib
21.45	0	tivantinib
21.75	0	tivantinib
22.25	0	tivantinib
22.75	0	tivantinib
23.35	0	tivantinib
23.35	0	tivantinib
24.35	0	tivantinib
24.65	0	tivantinib
