## Supplementary data files for "Cancer patient survival can be accurately parameterized, revealing time-dependent therapeutic effects and doubling the precision of small trials": ATTENTION_2B.csv

Time	Event	Arm
0.132	1	placebo
0.305	1	placebo
0.305	1	placebo
0.374	1	placebo
0.374	1	placebo
0.432	1	placebo
0.432	1	placebo
0.535	1	placebo
0.535	1	placebo
0.535	1	placebo
0.604	1	placebo
0.604	1	placebo
0.604	1	placebo
0.685	1	placebo
0.685	1	placebo
0.8	1	placebo
0.8	1	placebo
0.881	1	placebo
0.881	1	placebo
0.881	1	placebo
0.892	1	placebo
0.892	1	placebo
0.892	1	placebo
0.892	1	placebo
0.961	1	placebo
0.961	1	placebo
0.961	1	placebo
0.961	1	placebo
0.961	1	placebo
0.961	1	placebo
0.961	1	placebo
0.961	1	placebo
0.961	1	placebo
0.961	1	placebo
0.961	1	placebo
0.961	1	placebo
0.961	1	placebo
0.973	1	placebo
0.973	1	placebo
0.973	1	placebo
0.973	1	placebo
0.973	1	placebo
0.973	1	placebo
0.973	1	placebo
0.973	1	placebo
0.973	1	placebo
0.973	1	placebo
0.973	1	placebo
1.1	1	placebo
1.1	1	placebo
1.1	1	placebo
1.13	1	placebo
1.13	1	placebo
1.13	1	placebo
1.13	1	placebo
1.13	1	placebo
1.19	1	placebo
1.19	1	placebo
1.19	1	placebo
1.3	1	placebo
1.3	1	placebo
1.3	1	placebo
1.51	1	placebo
1.86	1	placebo
1.88	1	placebo
1.88	1	placebo
1.88	1	placebo
1.94	1	placebo
2	1	placebo
2	1	placebo
2	1	placebo
2.03	1	placebo
2.03	1	placebo
2.06	1	placebo
2.06	1	placebo
2.06	1	placebo
2.1	1	placebo
2.51	1	placebo
3.52	1	placebo
3.61	1	placebo
3.71	1	placebo
3.71	1	placebo
3.71	1	placebo
3.71	1	placebo
3.71	1	placebo
3.71	1	placebo
3.77	1	placebo
3.77	1	placebo
3.81	1	placebo
3.86	1	placebo
3.86	1	placebo
4.04	1	placebo
4.04	1	placebo
4.16	1	placebo
4.35	1	placebo
5.56	1	placebo
5.66	1	placebo
5.76	1	placebo
5.76	1	placebo
5.83	1	placebo
5.83	1	placebo
6.32	1	placebo
6.52	1	placebo
6.6	1	placebo
7.15	1	placebo
7.41	1	placebo
7.41	1	placebo
7.6	1	placebo
8.01	1	placebo
8.3	1	placebo
8.48	1	placebo
9.28	1	placebo
10.5	1	placebo
11.8	1	placebo
14.8	1	placebo
20.9	1	placebo
0.0775	0	placebo
0.1665	0	placebo
0.23	0	placebo
0.282	0	placebo
0.3395	0	placebo
0.403	0	placebo
0.5005	0	placebo
0.587	0	placebo
0.662	0	placebo
0.714	0	placebo
0.7715	0	placebo
0.8405	0	placebo
0.9325	0	placebo
1.0365	0	placebo
1.0365	0	placebo
1.145	0	placebo
1.245	0	placebo
1.245	0	placebo
1.345	0	placebo
1.42	0	placebo
1.48	0	placebo
1.59	0	placebo
1.74	0	placebo
1.74	0	placebo
1.74	0	placebo
1.74	0	placebo
1.91	0	placebo
2.375	0	placebo
2.375	0	placebo
2.775	0	placebo
3.025	0	placebo
3.32	0	placebo
3.56	0	placebo
3.79	0	placebo
5.035	0	placebo
9	0	placebo
21.8	0	placebo
0.323	1	tivantinib
0.542	1	tivantinib
0.626	1	tivantinib
0.655	1	tivantinib
0.711	1	tivantinib
0.78	1	tivantinib
0.864	1	tivantinib
0.864	1	tivantinib
0.864	1	tivantinib
0.929	1	tivantinib
0.929	1	tivantinib
0.929	1	tivantinib
0.929	1	tivantinib
0.929	1	tivantinib
0.929	1	tivantinib
0.929	1	tivantinib
0.929	1	tivantinib
0.929	1	tivantinib
0.929	1	tivantinib
0.929	1	tivantinib
1.01	1	tivantinib
1.01	1	tivantinib
1.01	1	tivantinib
1.01	1	tivantinib
1.01	1	tivantinib
1.01	1	tivantinib
1.01	1	tivantinib
1.01	1	tivantinib
1.05	1	tivantinib
1.05	1	tivantinib
1.05	1	tivantinib
1.05	1	tivantinib
1.05	1	tivantinib
1.05	1	tivantinib
1.09	1	tivantinib
1.11	1	tivantinib
1.11	1	tivantinib
1.16	1	tivantinib
1.2	1	tivantinib
1.2	1	tivantinib
1.2	1	tivantinib
1.44	1	tivantinib
1.44	1	tivantinib
1.67	1	tivantinib
1.67	1	tivantinib
1.67	1	tivantinib
1.76	1	tivantinib
1.76	1	tivantinib
1.81	1	tivantinib
1.88	1	tivantinib
1.88	1	tivantinib
1.88	1	tivantinib
1.95	1	tivantinib
1.95	1	tivantinib
1.95	1	tivantinib
1.98	1	tivantinib
1.98	1	tivantinib
2.03	1	tivantinib
2.19	1	tivantinib
2.52	1	tivantinib
2.64	1	tivantinib
2.64	1	tivantinib
2.64	1	tivantinib
2.78	1	tivantinib
2.78	1	tivantinib
2.84	1	tivantinib
2.89	1	tivantinib
2.96	1	tivantinib
2.96	1	tivantinib
3.39	1	tivantinib
3.39	1	tivantinib
3.65	1	tivantinib
3.72	1	tivantinib
3.81	1	tivantinib
3.81	1	tivantinib
3.81	1	tivantinib
3.87	1	tivantinib
3.87	1	tivantinib
4.02	1	tivantinib
5.57	1	tivantinib
5.59	1	tivantinib
5.62	1	tivantinib
5.62	1	tivantinib
5.66	1	tivantinib
5.66	1	tivantinib
5.68	1	tivantinib
6.07	1	tivantinib
6.99	1	tivantinib
9.25	1	tivantinib
11.2	1	tivantinib
11.3	1	tivantinib
18.5	1	tivantinib
18.6	1	tivantinib
0.05095	0	tivantinib
0.1274	0	tivantinib
0.237	0	tivantinib
0.237	0	tivantinib
0.305	0	tivantinib
0.375	0	tivantinib
0.431	0	tivantinib
0.5065	0	tivantinib
0.578	0	tivantinib
0.6405	0	tivantinib
0.6965	0	tivantinib
0.759	0	tivantinib
0.8035	0	tivantinib
0.877	0	tivantinib
0.942	0	tivantinib
0.9825	0	tivantinib
1.07	0	tivantinib
1.135	0	tivantinib
1.18	0	tivantinib
1.265	0	tivantinib
1.365	0	tivantinib
1.365	0	tivantinib
1.46	0	tivantinib
1.525	0	tivantinib
1.62	0	tivantinib
1.62	0	tivantinib
1.715	0	tivantinib
1.785	0	tivantinib
1.845	0	tivantinib
1.915	0	tivantinib
1.965	0	tivantinib
2.135	0	tivantinib
2.275	0	tivantinib
2.385	0	tivantinib
2.51	0	tivantinib
2.69	0	tivantinib
2.76	0	tivantinib
2.925	0	tivantinib
3.02	0	tivantinib
3.205	0	tivantinib
3.205	0	tivantinib
3.43	0	tivantinib
3.52	0	tivantinib
3.61	0	tivantinib
3.765	0	tivantinib
3.91	0	tivantinib
4.31	0	tivantinib
4.59	0	tivantinib
4.865	0	tivantinib
5.145	0	tivantinib
5.425	0	tivantinib
5.705	0	tivantinib
6.655	0	tivantinib
7.325	0	tivantinib
9	0	tivantinib
12.7	0	tivantinib
13.35	0	tivantinib
14.95	0	tivantinib
18.95	0	tivantinib
22.65	0	tivantinib
23.35	0	tivantinib
