## Supplementary data files for "Cancer patient survival can be accurately parameterized, revealing time-dependent therapeutic effects and doubling the precision of small trials": AURA3_1A.csv

Time	Event	Arm
0.487	1	Platinum-pemetrexed
0.503	1	Platinum-pemetrexed
0.52	1	Platinum-pemetrexed
0.524	1	Platinum-pemetrexed
0.634	1	Platinum-pemetrexed
0.749	1	Platinum-pemetrexed
1.06	1	Platinum-pemetrexed
1.09	1	Platinum-pemetrexed
1.18	1	Platinum-pemetrexed
1.21	1	Platinum-pemetrexed
1.21	1	Platinum-pemetrexed
1.22	1	Platinum-pemetrexed
1.22	1	Platinum-pemetrexed
1.3	1	Platinum-pemetrexed
1.34	1	Platinum-pemetrexed
1.37	1	Platinum-pemetrexed
1.37	1	Platinum-pemetrexed
1.38	1	Platinum-pemetrexed
1.42	1	Platinum-pemetrexed
1.46	1	Platinum-pemetrexed
1.51	1	Platinum-pemetrexed
1.59	1	Platinum-pemetrexed
1.63	1	Platinum-pemetrexed
1.64	1	Platinum-pemetrexed
1.67	1	Platinum-pemetrexed
2.09	1	Platinum-pemetrexed
2.57	1	Platinum-pemetrexed
2.79	1	Platinum-pemetrexed
2.79	1	Platinum-pemetrexed
2.82	1	Platinum-pemetrexed
2.82	1	Platinum-pemetrexed
2.82	1	Platinum-pemetrexed
2.84	1	Platinum-pemetrexed
2.91	1	Platinum-pemetrexed
2.96	1	Platinum-pemetrexed
3	1	Platinum-pemetrexed
3.07	1	Platinum-pemetrexed
3.24	1	Platinum-pemetrexed
3.75	1	Platinum-pemetrexed
3.97	1	Platinum-pemetrexed
3.98	1	Platinum-pemetrexed
3.99	1	Platinum-pemetrexed
4.02	1	Platinum-pemetrexed
4.06	1	Platinum-pemetrexed
4.07	1	Platinum-pemetrexed
4.08	1	Platinum-pemetrexed
4.12	1	Platinum-pemetrexed
4.16	1	Platinum-pemetrexed
4.17	1	Platinum-pemetrexed
4.17	1	Platinum-pemetrexed
4.2	1	Platinum-pemetrexed
4.2	1	Platinum-pemetrexed
4.2	1	Platinum-pemetrexed
4.2	1	Platinum-pemetrexed
4.2	1	Platinum-pemetrexed
4.23	1	Platinum-pemetrexed
4.23	1	Platinum-pemetrexed
4.23	1	Platinum-pemetrexed
4.23	1	Platinum-pemetrexed
4.23	1	Platinum-pemetrexed
4.24	1	Platinum-pemetrexed
4.31	1	Platinum-pemetrexed
4.33	1	Platinum-pemetrexed
4.35	1	Platinum-pemetrexed
4.4	1	Platinum-pemetrexed
4.62	1	Platinum-pemetrexed
5.12	1	Platinum-pemetrexed
5.33	1	Platinum-pemetrexed
5.37	1	Platinum-pemetrexed
5.56	1	Platinum-pemetrexed
5.56	1	Platinum-pemetrexed
5.56	1	Platinum-pemetrexed
5.56	1	Platinum-pemetrexed
5.58	1	Platinum-pemetrexed
5.58	1	Platinum-pemetrexed
5.58	1	Platinum-pemetrexed
5.61	1	Platinum-pemetrexed
5.62	1	Platinum-pemetrexed
5.72	1	Platinum-pemetrexed
5.79	1	Platinum-pemetrexed
6.03	1	Platinum-pemetrexed
6.19	1	Platinum-pemetrexed
6.62	1	Platinum-pemetrexed
6.7	1	Platinum-pemetrexed
6.75	1	Platinum-pemetrexed
6.78	1	Platinum-pemetrexed
6.85	1	Platinum-pemetrexed
6.94	1	Platinum-pemetrexed
6.94	1	Platinum-pemetrexed
6.95	1	Platinum-pemetrexed
6.95	1	Platinum-pemetrexed
6.96	1	Platinum-pemetrexed
6.97	1	Platinum-pemetrexed
7.03	1	Platinum-pemetrexed
7.04	1	Platinum-pemetrexed
7.04	1	Platinum-pemetrexed
7.15	1	Platinum-pemetrexed
7.28	1	Platinum-pemetrexed
7.7	1	Platinum-pemetrexed
8.36	1	Platinum-pemetrexed
8.42	1	Platinum-pemetrexed
9.22	1	Platinum-pemetrexed
9.73	1	Platinum-pemetrexed
9.76	1	Platinum-pemetrexed
9.87	1	Platinum-pemetrexed
9.88	1	Platinum-pemetrexed
9.95	1	Platinum-pemetrexed
11.5	1	Platinum-pemetrexed
11.6	1	Platinum-pemetrexed
12.4	1	Platinum-pemetrexed
13.9	1	Platinum-pemetrexed
14	1	Platinum-pemetrexed
0.2285	0	Platinum-pemetrexed
0.4605	0	Platinum-pemetrexed
0.687	0	Platinum-pemetrexed
0.925	0	Platinum-pemetrexed
1.16	0	Platinum-pemetrexed
1.385	0	Platinum-pemetrexed
1.61	0	Platinum-pemetrexed
1.865	0	Platinum-pemetrexed
2.08	0	Platinum-pemetrexed
2.305	0	Platinum-pemetrexed
2.53	0	Platinum-pemetrexed
2.765	0	Platinum-pemetrexed
3.595	0	Platinum-pemetrexed
4.185	0	Platinum-pemetrexed
4.795	0	Platinum-pemetrexed
5.395	0	Platinum-pemetrexed
6.425	0	Platinum-pemetrexed
6.855	0	Platinum-pemetrexed
7.285	0	Platinum-pemetrexed
7.715	0	Platinum-pemetrexed
8.145	0	Platinum-pemetrexed
8.54	0	Platinum-pemetrexed
9.995	0	Platinum-pemetrexed
10.95	0	Platinum-pemetrexed
12.75	0	Platinum-pemetrexed
13.45	0	Platinum-pemetrexed
14.25	0	Platinum-pemetrexed
15.05	0	Platinum-pemetrexed
0.345	1	Osimertinib
1.11	1	Osimertinib
1.17	1	Osimertinib
1.19	1	Osimertinib
1.2	1	Osimertinib
1.22	1	Osimertinib
1.28	1	Osimertinib
1.31	1	Osimertinib
1.32	1	Osimertinib
1.32	1	Osimertinib
1.34	1	Osimertinib
1.36	1	Osimertinib
1.37	1	Osimertinib
1.4	1	Osimertinib
1.4	1	Osimertinib
1.4	1	Osimertinib
1.41	1	Osimertinib
2.19	1	Osimertinib
2.21	1	Osimertinib
2.25	1	Osimertinib
2.49	1	Osimertinib
2.51	1	Osimertinib
2.57	1	Osimertinib
2.6	1	Osimertinib
2.62	1	Osimertinib
2.63	1	Osimertinib
2.63	1	Osimertinib
2.65	1	Osimertinib
2.7	1	Osimertinib
2.78	1	Osimertinib
2.82	1	Osimertinib
2.89	1	Osimertinib
2.94	1	Osimertinib
3.03	1	Osimertinib
3.34	1	Osimertinib
3.6	1	Osimertinib
3.78	1	Osimertinib
3.9	1	Osimertinib
3.94	1	Osimertinib
3.96	1	Osimertinib
4.01	1	Osimertinib
4.04	1	Osimertinib
4.05	1	Osimertinib
4.07	1	Osimertinib
4.08	1	Osimertinib
4.09	1	Osimertinib
4.12	1	Osimertinib
4.14	1	Osimertinib
4.16	1	Osimertinib
4.17	1	Osimertinib
4.17	1	Osimertinib
4.18	1	Osimertinib
4.18	1	Osimertinib
4.18	1	Osimertinib
4.18	1	Osimertinib
4.2	1	Osimertinib
4.22	1	Osimertinib
4.23	1	Osimertinib
4.27	1	Osimertinib
4.32	1	Osimertinib
4.4	1	Osimertinib
4.57	1	Osimertinib
4.95	1	Osimertinib
5.3	1	Osimertinib
5.33	1	Osimertinib
5.34	1	Osimertinib
5.37	1	Osimertinib
5.37	1	Osimertinib
5.4	1	Osimertinib
5.54	1	Osimertinib
5.54	1	Osimertinib
5.54	1	Osimertinib
5.55	1	Osimertinib
5.57	1	Osimertinib
5.59	1	Osimertinib
5.62	1	Osimertinib
5.63	1	Osimertinib
5.63	1	Osimertinib
5.67	1	Osimertinib
5.73	1	Osimertinib
5.82	1	Osimertinib
5.93	1	Osimertinib
6.32	1	Osimertinib
6.53	1	Osimertinib
6.53	1	Osimertinib
6.74	1	Osimertinib
6.74	1	Osimertinib
6.83	1	Osimertinib
6.83	1	Osimertinib
6.93	1	Osimertinib
6.95	1	Osimertinib
6.95	1	Osimertinib
6.96	1	Osimertinib
6.99	1	Osimertinib
7.04	1	Osimertinib
7.08	1	Osimertinib
7.11	1	Osimertinib
7.14	1	Osimertinib
7.24	1	Osimertinib
7.35	1	Osimertinib
7.65	1	Osimertinib
8.15	1	Osimertinib
8.15	1	Osimertinib
8.15	1	Osimertinib
8.16	1	Osimertinib
8.16	1	Osimertinib
8.16	1	Osimertinib
8.24	1	Osimertinib
8.25	1	Osimertinib
8.25	1	Osimertinib
8.31	1	Osimertinib
8.34	1	Osimertinib
8.36	1	Osimertinib
8.4	1	Osimertinib
8.55	1	Osimertinib
9.55	1	Osimertinib
9.68	1	Osimertinib
9.68	1	Osimertinib
9.72	1	Osimertinib
10.1	1	Osimertinib
10.7	1	Osimertinib
10.9	1	Osimertinib
11	1	Osimertinib
11	1	Osimertinib
11	1	Osimertinib
11	1	Osimertinib
11.1	1	Osimertinib
12.3	1	Osimertinib
12.3	1	Osimertinib
12.4	1	Osimertinib
12.4	1	Osimertinib
12.4	1	Osimertinib
12.5	1	Osimertinib
12.7	1	Osimertinib
12.8	1	Osimertinib
13	1	Osimertinib
13.1	1	Osimertinib
13.6	1	Osimertinib
14	1	Osimertinib
0.4045	0	Osimertinib
0.8525	0	Osimertinib
1.285	0	Osimertinib
1.715	0	Osimertinib
2.145	0	Osimertinib
2.575	0	Osimertinib
3.095	0	Osimertinib
3.195	0	Osimertinib
3.295	0	Osimertinib
3.395	0	Osimertinib
3.495	0	Osimertinib
3.59	0	Osimertinib
3.695	0	Osimertinib
3.795	0	Osimertinib
3.875	0	Osimertinib
3.98	0	Osimertinib
4.095	0	Osimertinib
4.19	0	Osimertinib
4.29	0	Osimertinib
4.385	0	Osimertinib
4.5	0	Osimertinib
4.59	0	Osimertinib
4.695	0	Osimertinib
4.795	0	Osimertinib
4.89	0	Osimertinib
4.985	0	Osimertinib
5.095	0	Osimertinib
5.195	0	Osimertinib
5.29	0	Osimertinib
5.385	0	Osimertinib
5.5	0	Osimertinib
5.605	0	Osimertinib
5.685	0	Osimertinib
5.8	0	Osimertinib
5.895	0	Osimertinib
6.075	0	Osimertinib
6.145	0	Osimertinib
6.215	0	Osimertinib
6.285	0	Osimertinib
6.355	0	Osimertinib
6.425	0	Osimertinib
6.5	0	Osimertinib
6.575	0	Osimertinib
6.645	0	Osimertinib
6.72	0	Osimertinib
6.79	0	Osimertinib
6.865	0	Osimertinib
6.915	0	Osimertinib
7	0	Osimertinib
7.075	0	Osimertinib
7.15	0	Osimertinib
7.225	0	Osimertinib
7.285	0	Osimertinib
7.36	0	Osimertinib
7.42	0	Osimertinib
7.495	0	Osimertinib
7.58	0	Osimertinib
7.62	0	Osimertinib
7.715	0	Osimertinib
7.785	0	Osimertinib
7.86	0	Osimertinib
7.925	0	Osimertinib
8	0	Osimertinib
8.075	0	Osimertinib
8.13	0	Osimertinib
8.215	0	Osimertinib
8.285	0	Osimertinib
8.355	0	Osimertinib
8.425	0	Osimertinib
8.495	0	Osimertinib
8.575	0	Osimertinib
8.64	0	Osimertinib
8.715	0	Osimertinib
8.78	0	Osimertinib
8.855	0	Osimertinib
8.925	0	Osimertinib
9.115	0	Osimertinib
9.225	0	Osimertinib
9.335	0	Osimertinib
9.445	0	Osimertinib
9.555	0	Osimertinib
9.67	0	Osimertinib
9.775	0	Osimertinib
9.885	0	Osimertinib
9.995	0	Osimertinib
10.15	0	Osimertinib
10.25	0	Osimertinib
10.35	0	Osimertinib
10.45	0	Osimertinib
10.55	0	Osimertinib
10.65	0	Osimertinib
10.75	0	Osimertinib
10.85	0	Osimertinib
10.95	0	Osimertinib
11.15	0	Osimertinib
11.25	0	Osimertinib
11.35	0	Osimertinib
11.45	0	Osimertinib
11.55	0	Osimertinib
11.65	0	Osimertinib
11.75	0	Osimertinib
11.85	0	Osimertinib
12.15	0	Osimertinib
12.25	0	Osimertinib
12.35	0	Osimertinib
12.45	0	Osimertinib
12.55	0	Osimertinib
12.65	0	Osimertinib
12.85	0	Osimertinib
12.95	0	Osimertinib
13.05	0	Osimertinib
13.15	0	Osimertinib
13.25	0	Osimertinib
13.35	0	Osimertinib
13.45	0	Osimertinib
13.65	0	Osimertinib
13.75	0	Osimertinib
13.85	0	Osimertinib
13.95	0	Osimertinib
14.05	0	Osimertinib
14.15	0	Osimertinib
14.35	0	Osimertinib
14.45	0	Osimertinib
14.55	0	Osimertinib
14.65	0	Osimertinib
14.75	0	Osimertinib
14.85	0	Osimertinib
15.25	0	Osimertinib
15.45	0	Osimertinib
15.65	0	Osimertinib
15.85	0	Osimertinib
16.05	0	Osimertinib
16.25	0	Osimertinib
16.45	0	Osimertinib
16.65	0	Osimertinib
16.85	0	Osimertinib
17.05	0	Osimertinib
17.25	0	Osimertinib
17.45	0	Osimertinib
17.65	0	Osimertinib
