## Supplementary data files for "Cancer patient survival can be accurately parameterized, revealing time-dependent therapeutic effects and doubling the precision of small trials": BEACON_2A.csv

Time	Event	Arm
0.629	1	etirinotecan_pegol
0.629	1	etirinotecan_pegol
0.629	1	etirinotecan_pegol
0.785	1	etirinotecan_pegol
0.824	1	etirinotecan_pegol
1.05	1	etirinotecan_pegol
1.05	1	etirinotecan_pegol
1.09	1	etirinotecan_pegol
1.19	1	etirinotecan_pegol
1.31	1	etirinotecan_pegol
1.34	1	etirinotecan_pegol
1.4	1	etirinotecan_pegol
1.46	1	etirinotecan_pegol
1.6	1	etirinotecan_pegol
1.6	1	etirinotecan_pegol
1.6	1	etirinotecan_pegol
1.62	1	etirinotecan_pegol
1.62	1	etirinotecan_pegol
1.68	1	etirinotecan_pegol
2.03	1	etirinotecan_pegol
2.08	1	etirinotecan_pegol
2.31	1	etirinotecan_pegol
2.33	1	etirinotecan_pegol
2.41	1	etirinotecan_pegol
2.47	1	etirinotecan_pegol
2.51	1	etirinotecan_pegol
2.69	1	etirinotecan_pegol
2.71	1	etirinotecan_pegol
2.73	1	etirinotecan_pegol
2.86	1	etirinotecan_pegol
2.89	1	etirinotecan_pegol
2.91	1	etirinotecan_pegol
2.92	1	etirinotecan_pegol
3.01	1	etirinotecan_pegol
3.05	1	etirinotecan_pegol
3.21	1	etirinotecan_pegol
3.22	1	etirinotecan_pegol
3.22	1	etirinotecan_pegol
3.29	1	etirinotecan_pegol
3.34	1	etirinotecan_pegol
3.36	1	etirinotecan_pegol
3.38	1	etirinotecan_pegol
3.42	1	etirinotecan_pegol
3.59	1	etirinotecan_pegol
3.6	1	etirinotecan_pegol
3.63	1	etirinotecan_pegol
3.8	1	etirinotecan_pegol
3.83	1	etirinotecan_pegol
3.87	1	etirinotecan_pegol
4.05	1	etirinotecan_pegol
4.09	1	etirinotecan_pegol
4.17	1	etirinotecan_pegol
4.22	1	etirinotecan_pegol
4.36	1	etirinotecan_pegol
4.45	1	etirinotecan_pegol
4.45	1	etirinotecan_pegol
4.45	1	etirinotecan_pegol
4.45	1	etirinotecan_pegol
4.6	1	etirinotecan_pegol
4.74	1	etirinotecan_pegol
4.74	1	etirinotecan_pegol
4.75	1	etirinotecan_pegol
4.8	1	etirinotecan_pegol
4.84	1	etirinotecan_pegol
4.91	1	etirinotecan_pegol
4.94	1	etirinotecan_pegol
5.09	1	etirinotecan_pegol
5.11	1	etirinotecan_pegol
5.15	1	etirinotecan_pegol
5.17	1	etirinotecan_pegol
5.19	1	etirinotecan_pegol
5.26	1	etirinotecan_pegol
5.28	1	etirinotecan_pegol
5.33	1	etirinotecan_pegol
5.33	1	etirinotecan_pegol
5.35	1	etirinotecan_pegol
5.35	1	etirinotecan_pegol
5.42	1	etirinotecan_pegol
5.42	1	etirinotecan_pegol
5.43	1	etirinotecan_pegol
5.43	1	etirinotecan_pegol
5.48	1	etirinotecan_pegol
5.51	1	etirinotecan_pegol
5.52	1	etirinotecan_pegol
5.75	1	etirinotecan_pegol
5.76	1	etirinotecan_pegol
5.77	1	etirinotecan_pegol
5.77	1	etirinotecan_pegol
5.8	1	etirinotecan_pegol
5.82	1	etirinotecan_pegol
5.83	1	etirinotecan_pegol
5.89	1	etirinotecan_pegol
5.94	1	etirinotecan_pegol
6.17	1	etirinotecan_pegol
6.21	1	etirinotecan_pegol
6.25	1	etirinotecan_pegol
6.32	1	etirinotecan_pegol
6.37	1	etirinotecan_pegol
6.4	1	etirinotecan_pegol
6.48	1	etirinotecan_pegol
6.5	1	etirinotecan_pegol
6.5	1	etirinotecan_pegol
6.56	1	etirinotecan_pegol
6.57	1	etirinotecan_pegol
6.59	1	etirinotecan_pegol
6.65	1	etirinotecan_pegol
6.83	1	etirinotecan_pegol
6.92	1	etirinotecan_pegol
7	1	etirinotecan_pegol
7.02	1	etirinotecan_pegol
7.14	1	etirinotecan_pegol
7.14	1	etirinotecan_pegol
7.15	1	etirinotecan_pegol
7.18	1	etirinotecan_pegol
7.2	1	etirinotecan_pegol
7.26	1	etirinotecan_pegol
7.48	1	etirinotecan_pegol
7.49	1	etirinotecan_pegol
7.5	1	etirinotecan_pegol
7.66	1	etirinotecan_pegol
7.67	1	etirinotecan_pegol
7.68	1	etirinotecan_pegol
7.68	1	etirinotecan_pegol
7.69	1	etirinotecan_pegol
7.73	1	etirinotecan_pegol
7.77	1	etirinotecan_pegol
7.8	1	etirinotecan_pegol
7.91	1	etirinotecan_pegol
8.02	1	etirinotecan_pegol
8.02	1	etirinotecan_pegol
8.04	1	etirinotecan_pegol
8.05	1	etirinotecan_pegol
8.08	1	etirinotecan_pegol
8.09	1	etirinotecan_pegol
8.09	1	etirinotecan_pegol
8.13	1	etirinotecan_pegol
8.18	1	etirinotecan_pegol
8.22	1	etirinotecan_pegol
8.27	1	etirinotecan_pegol
8.44	1	etirinotecan_pegol
8.51	1	etirinotecan_pegol
8.57	1	etirinotecan_pegol
8.57	1	etirinotecan_pegol
8.6	1	etirinotecan_pegol
8.6	1	etirinotecan_pegol
8.64	1	etirinotecan_pegol
8.76	1	etirinotecan_pegol
8.77	1	etirinotecan_pegol
8.79	1	etirinotecan_pegol
9	1	etirinotecan_pegol
9.04	1	etirinotecan_pegol
9.11	1	etirinotecan_pegol
9.12	1	etirinotecan_pegol
9.13	1	etirinotecan_pegol
9.14	1	etirinotecan_pegol
9.24	1	etirinotecan_pegol
9.25	1	etirinotecan_pegol
9.26	1	etirinotecan_pegol
9.28	1	etirinotecan_pegol
9.39	1	etirinotecan_pegol
9.4	1	etirinotecan_pegol
9.43	1	etirinotecan_pegol
9.43	1	etirinotecan_pegol
9.61	1	etirinotecan_pegol
9.65	1	etirinotecan_pegol
9.67	1	etirinotecan_pegol
9.74	1	etirinotecan_pegol
9.76	1	etirinotecan_pegol
9.79	1	etirinotecan_pegol
9.9	1	etirinotecan_pegol
9.91	1	etirinotecan_pegol
9.91	1	etirinotecan_pegol
9.92	1	etirinotecan_pegol
9.92	1	etirinotecan_pegol
10.1	1	etirinotecan_pegol
10.1	1	etirinotecan_pegol
10.2	1	etirinotecan_pegol
10.2	1	etirinotecan_pegol
10.3	1	etirinotecan_pegol
10.4	1	etirinotecan_pegol
10.4	1	etirinotecan_pegol
10.4	1	etirinotecan_pegol
10.5	1	etirinotecan_pegol
10.5	1	etirinotecan_pegol
10.5	1	etirinotecan_pegol
10.8	1	etirinotecan_pegol
10.9	1	etirinotecan_pegol
10.9	1	etirinotecan_pegol
10.9	1	etirinotecan_pegol
11	1	etirinotecan_pegol
11	1	etirinotecan_pegol
11	1	etirinotecan_pegol
11.1	1	etirinotecan_pegol
11.2	1	etirinotecan_pegol
11.3	1	etirinotecan_pegol
11.3	1	etirinotecan_pegol
11.3	1	etirinotecan_pegol
11.4	1	etirinotecan_pegol
11.4	1	etirinotecan_pegol
11.6	1	etirinotecan_pegol
11.8	1	etirinotecan_pegol
11.9	1	etirinotecan_pegol
12	1	etirinotecan_pegol
12	1	etirinotecan_pegol
12	1	etirinotecan_pegol
12.1	1	etirinotecan_pegol
12.1	1	etirinotecan_pegol
12.2	1	etirinotecan_pegol
12.2	1	etirinotecan_pegol
12.3	1	etirinotecan_pegol
12.3	1	etirinotecan_pegol
12.4	1	etirinotecan_pegol
12.4	1	etirinotecan_pegol
12.5	1	etirinotecan_pegol
12.6	1	etirinotecan_pegol
12.6	1	etirinotecan_pegol
12.7	1	etirinotecan_pegol
12.7	1	etirinotecan_pegol
12.7	1	etirinotecan_pegol
12.8	1	etirinotecan_pegol
12.8	1	etirinotecan_pegol
13	1	etirinotecan_pegol
13.1	1	etirinotecan_pegol
13.2	1	etirinotecan_pegol
13.2	1	etirinotecan_pegol
13.2	1	etirinotecan_pegol
13.2	1	etirinotecan_pegol
13.3	1	etirinotecan_pegol
13.3	1	etirinotecan_pegol
13.3	1	etirinotecan_pegol
13.4	1	etirinotecan_pegol
13.5	1	etirinotecan_pegol
13.6	1	etirinotecan_pegol
13.6	1	etirinotecan_pegol
13.7	1	etirinotecan_pegol
13.7	1	etirinotecan_pegol
13.7	1	etirinotecan_pegol
13.7	1	etirinotecan_pegol
13.8	1	etirinotecan_pegol
13.8	1	etirinotecan_pegol
13.8	1	etirinotecan_pegol
13.9	1	etirinotecan_pegol
13.9	1	etirinotecan_pegol
14	1	etirinotecan_pegol
14	1	etirinotecan_pegol
14	1	etirinotecan_pegol
14.1	1	etirinotecan_pegol
14.1	1	etirinotecan_pegol
14.1	1	etirinotecan_pegol
14.2	1	etirinotecan_pegol
14.2	1	etirinotecan_pegol
14.4	1	etirinotecan_pegol
14.5	1	etirinotecan_pegol
14.5	1	etirinotecan_pegol
14.5	1	etirinotecan_pegol
14.5	1	etirinotecan_pegol
14.6	1	etirinotecan_pegol
14.7	1	etirinotecan_pegol
14.8	1	etirinotecan_pegol
14.8	1	etirinotecan_pegol
14.9	1	etirinotecan_pegol
14.9	1	etirinotecan_pegol
15.2	1	etirinotecan_pegol
15.3	1	etirinotecan_pegol
15.3	1	etirinotecan_pegol
15.3	1	etirinotecan_pegol
15.4	1	etirinotecan_pegol
15.4	1	etirinotecan_pegol
15.4	1	etirinotecan_pegol
15.6	1	etirinotecan_pegol
15.6	1	etirinotecan_pegol
15.7	1	etirinotecan_pegol
15.9	1	etirinotecan_pegol
15.9	1	etirinotecan_pegol
15.9	1	etirinotecan_pegol
15.9	1	etirinotecan_pegol
15.9	1	etirinotecan_pegol
16.2	1	etirinotecan_pegol
16.2	1	etirinotecan_pegol
16.4	1	etirinotecan_pegol
16.4	1	etirinotecan_pegol
16.4	1	etirinotecan_pegol
16.4	1	etirinotecan_pegol
16.6	1	etirinotecan_pegol
16.6	1	etirinotecan_pegol
17	1	etirinotecan_pegol
17	1	etirinotecan_pegol
17	1	etirinotecan_pegol
18	1	etirinotecan_pegol
18	1	etirinotecan_pegol
18	1	etirinotecan_pegol
18.1	1	etirinotecan_pegol
18.1	1	etirinotecan_pegol
18.6	1	etirinotecan_pegol
18.6	1	etirinotecan_pegol
19.1	1	etirinotecan_pegol
19.1	1	etirinotecan_pegol
19.3	1	etirinotecan_pegol
19.3	1	etirinotecan_pegol
19.3	1	etirinotecan_pegol
19.6	1	etirinotecan_pegol
19.9	1	etirinotecan_pegol
19.9	1	etirinotecan_pegol
20.1	1	etirinotecan_pegol
20.8	1	etirinotecan_pegol
20.8	1	etirinotecan_pegol
20.9	1	etirinotecan_pegol
21.1	1	etirinotecan_pegol
21.9	1	etirinotecan_pegol
21.9	1	etirinotecan_pegol
22.5	1	etirinotecan_pegol
23.4	1	etirinotecan_pegol
23.4	1	etirinotecan_pegol
24.5	1	etirinotecan_pegol
25.5	1	etirinotecan_pegol
27.3	1	etirinotecan_pegol
0.591	0	etirinotecan_pegol
1.2	0	etirinotecan_pegol
1.79	0	etirinotecan_pegol
2.39	0	etirinotecan_pegol
4.525	0	etirinotecan_pegol
9.75	0	etirinotecan_pegol
10.45	0	etirinotecan_pegol
11.25	0	etirinotecan_pegol
15.05	0	etirinotecan_pegol
15.15	0	etirinotecan_pegol
15.25	0	etirinotecan_pegol
15.25	0	etirinotecan_pegol
15.35	0	etirinotecan_pegol
15.45	0	etirinotecan_pegol
15.45	0	etirinotecan_pegol
15.55	0	etirinotecan_pegol
15.65	0	etirinotecan_pegol
15.65	0	etirinotecan_pegol
15.75	0	etirinotecan_pegol
15.85	0	etirinotecan_pegol
15.95	0	etirinotecan_pegol
15.95	0	etirinotecan_pegol
16.1	0	etirinotecan_pegol
16.1	0	etirinotecan_pegol
16.1	0	etirinotecan_pegol
16.25	0	etirinotecan_pegol
16.35	0	etirinotecan_pegol
16.35	0	etirinotecan_pegol
16.45	0	etirinotecan_pegol
16.55	0	etirinotecan_pegol
16.65	0	etirinotecan_pegol
16.65	0	etirinotecan_pegol
16.8	0	etirinotecan_pegol
16.8	0	etirinotecan_pegol
16.8	0	etirinotecan_pegol
16.95	0	etirinotecan_pegol
17.05	0	etirinotecan_pegol
17.05	0	etirinotecan_pegol
17.2	0	etirinotecan_pegol
17.2	0	etirinotecan_pegol
17.4	0	etirinotecan_pegol
17.4	0	etirinotecan_pegol
17.4	0	etirinotecan_pegol
17.6	0	etirinotecan_pegol
17.6	0	etirinotecan_pegol
17.6	0	etirinotecan_pegol
17.75	0	etirinotecan_pegol
17.75	0	etirinotecan_pegol
17.9	0	etirinotecan_pegol
17.9	0	etirinotecan_pegol
18.15	0	etirinotecan_pegol
18.25	0	etirinotecan_pegol
18.5	0	etirinotecan_pegol
18.5	0	etirinotecan_pegol
18.75	0	etirinotecan_pegol
18.85	0	etirinotecan_pegol
19	0	etirinotecan_pegol
19.2	0	etirinotecan_pegol
19.35	0	etirinotecan_pegol
19.45	0	etirinotecan_pegol
19.65	0	etirinotecan_pegol
19.8	0	etirinotecan_pegol
19.95	0	etirinotecan_pegol
20.05	0	etirinotecan_pegol
20.2	0	etirinotecan_pegol
20.35	0	etirinotecan_pegol
20.55	0	etirinotecan_pegol
20.7	0	etirinotecan_pegol
20.85	0	etirinotecan_pegol
21.15	0	etirinotecan_pegol
21.3	0	etirinotecan_pegol
21.3	0	etirinotecan_pegol
21.55	0	etirinotecan_pegol
21.65	0	etirinotecan_pegol
21.75	0	etirinotecan_pegol
21.95	0	etirinotecan_pegol
22.05	0	etirinotecan_pegol
22.15	0	etirinotecan_pegol
22.35	0	etirinotecan_pegol
22.45	0	etirinotecan_pegol
22.55	0	etirinotecan_pegol
22.65	0	etirinotecan_pegol
22.85	0	etirinotecan_pegol
22.95	0	etirinotecan_pegol
23.05	0	etirinotecan_pegol
23.3	0	etirinotecan_pegol
23.3	0	etirinotecan_pegol
23.45	0	etirinotecan_pegol
23.65	0	etirinotecan_pegol
23.75	0	etirinotecan_pegol
23.85	0	etirinotecan_pegol
24.2	0	etirinotecan_pegol
24.45	0	etirinotecan_pegol
24.6	0	etirinotecan_pegol
24.85	0	etirinotecan_pegol
25.15	0	etirinotecan_pegol
25.4	0	etirinotecan_pegol
25.55	0	etirinotecan_pegol
25.75	0	etirinotecan_pegol
25.9	0	etirinotecan_pegol
26.2	0	etirinotecan_pegol
26.45	0	etirinotecan_pegol
26.65	0	etirinotecan_pegol
26.8	0	etirinotecan_pegol
27.55	0	etirinotecan_pegol
27.95	0	etirinotecan_pegol
28.35	0	etirinotecan_pegol
28.75	0	etirinotecan_pegol
29.15	0	etirinotecan_pegol
29.55	0	etirinotecan_pegol
30	0	etirinotecan_pegol
30	0	etirinotecan_pegol
30	0	etirinotecan_pegol
0.316	1	control
0.316	1	control
0.316	1	control
0.322	1	control
0.322	1	control
0.497	1	control
0.497	1	control
0.945	1	control
0.945	1	control
0.945	1	control
0.953	1	control
0.964	1	control
1.03	1	control
1.15	1	control
1.36	1	control
1.38	1	control
1.39	1	control
1.51	1	control
1.51	1	control
1.55	1	control
1.6	1	control
1.62	1	control
1.71	1	control
1.71	1	control
1.86	1	control
1.87	1	control
1.88	1	control
1.88	1	control
2	1	control
2.01	1	control
2.01	1	control
2.03	1	control
2.05	1	control
2.16	1	control
2.17	1	control
2.24	1	control
2.3	1	control
2.32	1	control
2.35	1	control
2.39	1	control
2.44	1	control
2.46	1	control
2.58	1	control
2.65	1	control
2.72	1	control
2.92	1	control
2.94	1	control
2.98	1	control
2.98	1	control
3	1	control
3.08	1	control
3.1	1	control
3.21	1	control
3.21	1	control
3.22	1	control
3.22	1	control
3.27	1	control
3.32	1	control
3.33	1	control
3.4	1	control
3.43	1	control
3.52	1	control
3.53	1	control
3.57	1	control
3.64	1	control
3.64	1	control
3.66	1	control
3.66	1	control
3.69	1	control
3.73	1	control
3.75	1	control
3.8	1	control
3.8	1	control
3.85	1	control
3.85	1	control
3.88	1	control
3.9	1	control
4.15	1	control
4.18	1	control
4.22	1	control
4.22	1	control
4.23	1	control
4.25	1	control
4.35	1	control
4.36	1	control
4.37	1	control
4.37	1	control
4.41	1	control
4.51	1	control
4.51	1	control
4.52	1	control
4.58	1	control
4.78	1	control
4.86	1	control
4.86	1	control
4.86	1	control
4.86	1	control
4.98	1	control
4.98	1	control
4.98	1	control
4.98	1	control
4.99	1	control
4.99	1	control
4.99	1	control
5.03	1	control
5.55	1	control
5.58	1	control
5.6	1	control
5.62	1	control
5.62	1	control
5.63	1	control
5.63	1	control
5.63	1	control
5.85	1	control
5.88	1	control
5.94	1	control
5.98	1	control
6.01	1	control
6.05	1	control
6.08	1	control
6.11	1	control
6.15	1	control
6.18	1	control
6.24	1	control
6.26	1	control
6.32	1	control
6.35	1	control
6.39	1	control
6.49	1	control
6.5	1	control
6.5	1	control
6.53	1	control
6.69	1	control
6.69	1	control
6.71	1	control
6.71	1	control
6.74	1	control
6.77	1	control
6.82	1	control
6.85	1	control
6.96	1	control
6.96	1	control
6.96	1	control
6.97	1	control
6.97	1	control
7.03	1	control
7.28	1	control
7.32	1	control
7.37	1	control
7.39	1	control
7.43	1	control
7.47	1	control
7.52	1	control
7.56	1	control
7.58	1	control
7.63	1	control
7.68	1	control
7.73	1	control
7.81	1	control
7.87	1	control
7.96	1	control
7.98	1	control
8.03	1	control
8.05	1	control
8.05	1	control
8.07	1	control
8.18	1	control
8.2	1	control
8.2	1	control
8.2	1	control
8.21	1	control
8.21	1	control
8.24	1	control
8.34	1	control
8.34	1	control
8.35	1	control
8.36	1	control
8.41	1	control
8.55	1	control
8.57	1	control
8.57	1	control
8.62	1	control
8.67	1	control
8.71	1	control
8.76	1	control
8.76	1	control
8.76	1	control
8.79	1	control
8.88	1	control
8.9	1	control
8.9	1	control
9.19	1	control
9.23	1	control
9.26	1	control
9.49	1	control
9.5	1	control
9.52	1	control
9.62	1	control
9.64	1	control
9.69	1	control
9.84	1	control
9.9	1	control
9.9	1	control
9.91	1	control
9.91	1	control
9.94	1	control
10.1	1	control
10.2	1	control
10.2	1	control
10.3	1	control
10.4	1	control
10.5	1	control
10.5	1	control
10.5	1	control
10.6	1	control
10.6	1	control
10.6	1	control
10.7	1	control
10.9	1	control
10.9	1	control
11.3	1	control
11.3	1	control
11.3	1	control
11.3	1	control
11.3	1	control
11.3	1	control
11.3	1	control
11.3	1	control
11.3	1	control
11.3	1	control
11.4	1	control
11.5	1	control
11.5	1	control
11.6	1	control
11.6	1	control
11.7	1	control
11.8	1	control
11.9	1	control
11.9	1	control
12	1	control
12	1	control
12.1	1	control
12.1	1	control
12.2	1	control
12.2	1	control
12.2	1	control
12.2	1	control
12.2	1	control
12.3	1	control
12.3	1	control
12.3	1	control
12.4	1	control
12.6	1	control
12.6	1	control
12.7	1	control
12.7	1	control
12.8	1	control
12.9	1	control
13.1	1	control
13.2	1	control
13.4	1	control
13.5	1	control
13.5	1	control
13.6	1	control
13.7	1	control
13.9	1	control
14	1	control
14	1	control
14.5	1	control
14.6	1	control
14.8	1	control
14.8	1	control
14.9	1	control
15	1	control
15.1	1	control
15.2	1	control
15.3	1	control
15.4	1	control
15.6	1	control
15.6	1	control
15.7	1	control
15.9	1	control
15.9	1	control
16.1	1	control
16.3	1	control
16.4	1	control
16.4	1	control
16.5	1	control
17	1	control
17	1	control
17	1	control
17	1	control
17	1	control
17	1	control
17	1	control
17.3	1	control
17.3	1	control
17.7	1	control
17.7	1	control
17.7	1	control
18.1	1	control
18.1	1	control
18.6	1	control
18.6	1	control
18.6	1	control
19.3	1	control
19.3	1	control
19.5	1	control
19.5	1	control
19.9	1	control
19.9	1	control
20.1	1	control
20.2	1	control
20.6	1	control
20.6	1	control
20.6	1	control
20.6	1	control
20.9	1	control
20.9	1	control
22.1	1	control
22.1	1	control
23.1	1	control
23.6	1	control
24.1	1	control
25.4	1	control
25.4	1	control
25.4	1	control
27.3	1	control
0.721	0	control
1.485	0	control
2.255	0	control
4.005	0	control
5.01	0	control
10.05	0	control
11.1	0	control
13.45	0	control
15.15	0	control
15.25	0	control
15.45	0	control
15.55	0	control
15.65	0	control
15.8	0	control
16	0	control
16	0	control
16.2	0	control
16.35	0	control
16.45	0	control
16.65	0	control
16.75	0	control
16.9	0	control
17.05	0	control
17.15	0	control
17.25	0	control
17.45	0	control
17.6	0	control
17.6	0	control
17.95	0	control
17.95	0	control
18.25	0	control
18.35	0	control
18.5	0	control
18.65	0	control
18.75	0	control
18.85	0	control
18.95	0	control
19.15	0	control
19.25	0	control
19.35	0	control
19.45	0	control
19.65	0	control
19.75	0	control
19.85	0	control
20	0	control
20.15	0	control
20.25	0	control
20.4	0	control
20.4	0	control
20.65	0	control
20.8	0	control
20.8	0	control
21.1	0	control
21.25	0	control
21.4	0	control
21.6	0	control
21.6	0	control
21.75	0	control
21.95	0	control
22.05	0	control
22.15	0	control
22.25	0	control
22.4	0	control
22.6	0	control
22.6	0	control
22.8	0	control
22.95	0	control
23.05	0	control
23.15	0	control
23.3	0	control
23.5	0	control
23.5	0	control
23.8	0	control
23.8	0	control
24	0	control
24.4	0	control
24.55	0	control
24.7	0	control
25.05	0	control
25.2	0	control
25.55	0	control
25.8	0	control
26	0	control
26.15	0	control
26.5	0	control
26.65	0	control
26.8	0	control
27.55	0	control
27.95	0	control
28.35	0	control
28.75	0	control
29.15	0	control
29.55	0	control
30	0	control
30	0	control
