## Supplementary data files for "Cancer patient survival can be accurately parameterized, revealing time-dependent therapeutic effects and doubling the precision of small trials": BEACON_2B.csv

Time	Event	Arm
0.245	1	etirinotecan_pegol
0.245	1	etirinotecan_pegol
0.339	1	etirinotecan_pegol
0.377	1	etirinotecan_pegol
0.433	1	etirinotecan_pegol
0.593	1	etirinotecan_pegol
0.631	1	etirinotecan_pegol
0.631	1	etirinotecan_pegol
0.668	1	etirinotecan_pegol
0.809	1	etirinotecan_pegol
0.809	1	etirinotecan_pegol
0.809	1	etirinotecan_pegol
0.913	1	etirinotecan_pegol
0.913	1	etirinotecan_pegol
0.913	1	etirinotecan_pegol
0.913	1	etirinotecan_pegol
0.913	1	etirinotecan_pegol
0.95	1	etirinotecan_pegol
0.978	1	etirinotecan_pegol
1.03	1	etirinotecan_pegol
1.07	1	etirinotecan_pegol
1.11	1	etirinotecan_pegol
1.11	1	etirinotecan_pegol
1.28	1	etirinotecan_pegol
1.28	1	etirinotecan_pegol
1.28	1	etirinotecan_pegol
1.28	1	etirinotecan_pegol
1.34	1	etirinotecan_pegol
1.34	1	etirinotecan_pegol
1.34	1	etirinotecan_pegol
1.39	1	etirinotecan_pegol
1.39	1	etirinotecan_pegol
1.43	1	etirinotecan_pegol
1.43	1	etirinotecan_pegol
1.45	1	etirinotecan_pegol
1.45	1	etirinotecan_pegol
1.45	1	etirinotecan_pegol
1.45	1	etirinotecan_pegol
1.45	1	etirinotecan_pegol
1.45	1	etirinotecan_pegol
1.45	1	etirinotecan_pegol
1.53	1	etirinotecan_pegol
1.53	1	etirinotecan_pegol
1.53	1	etirinotecan_pegol
1.53	1	etirinotecan_pegol
1.53	1	etirinotecan_pegol
1.53	1	etirinotecan_pegol
1.57	1	etirinotecan_pegol
1.57	1	etirinotecan_pegol
1.64	1	etirinotecan_pegol
1.64	1	etirinotecan_pegol
1.64	1	etirinotecan_pegol
1.64	1	etirinotecan_pegol
1.64	1	etirinotecan_pegol
1.64	1	etirinotecan_pegol
1.64	1	etirinotecan_pegol
1.64	1	etirinotecan_pegol
1.64	1	etirinotecan_pegol
1.64	1	etirinotecan_pegol
1.71	1	etirinotecan_pegol
1.71	1	etirinotecan_pegol
1.71	1	etirinotecan_pegol
1.71	1	etirinotecan_pegol
1.71	1	etirinotecan_pegol
1.76	1	etirinotecan_pegol
1.76	1	etirinotecan_pegol
1.76	1	etirinotecan_pegol
1.76	1	etirinotecan_pegol
1.76	1	etirinotecan_pegol
1.76	1	etirinotecan_pegol
1.76	1	etirinotecan_pegol
1.83	1	etirinotecan_pegol
1.83	1	etirinotecan_pegol
1.83	1	etirinotecan_pegol
1.83	1	etirinotecan_pegol
1.83	1	etirinotecan_pegol
1.83	1	etirinotecan_pegol
1.83	1	etirinotecan_pegol
1.83	1	etirinotecan_pegol
1.83	1	etirinotecan_pegol
1.84	1	etirinotecan_pegol
1.84	1	etirinotecan_pegol
1.85	1	etirinotecan_pegol
1.85	1	etirinotecan_pegol
1.85	1	etirinotecan_pegol
1.87	1	etirinotecan_pegol
1.87	1	etirinotecan_pegol
1.87	1	etirinotecan_pegol
1.87	1	etirinotecan_pegol
1.87	1	etirinotecan_pegol
1.87	1	etirinotecan_pegol
1.87	1	etirinotecan_pegol
1.87	1	etirinotecan_pegol
1.92	1	etirinotecan_pegol
1.92	1	etirinotecan_pegol
1.92	1	etirinotecan_pegol
1.92	1	etirinotecan_pegol
1.92	1	etirinotecan_pegol
1.92	1	etirinotecan_pegol
1.92	1	etirinotecan_pegol
1.92	1	etirinotecan_pegol
1.92	1	etirinotecan_pegol
1.92	1	etirinotecan_pegol
1.92	1	etirinotecan_pegol
1.92	1	etirinotecan_pegol
1.97	1	etirinotecan_pegol
1.97	1	etirinotecan_pegol
1.97	1	etirinotecan_pegol
1.97	1	etirinotecan_pegol
1.97	1	etirinotecan_pegol
1.97	1	etirinotecan_pegol
1.97	1	etirinotecan_pegol
1.97	1	etirinotecan_pegol
1.97	1	etirinotecan_pegol
1.97	1	etirinotecan_pegol
1.97	1	etirinotecan_pegol
1.97	1	etirinotecan_pegol
1.97	1	etirinotecan_pegol
1.97	1	etirinotecan_pegol
1.97	1	etirinotecan_pegol
1.97	1	etirinotecan_pegol
1.97	1	etirinotecan_pegol
1.97	1	etirinotecan_pegol
1.97	1	etirinotecan_pegol
1.97	1	etirinotecan_pegol
1.97	1	etirinotecan_pegol
1.97	1	etirinotecan_pegol
1.97	1	etirinotecan_pegol
1.97	1	etirinotecan_pegol
1.97	1	etirinotecan_pegol
1.97	1	etirinotecan_pegol
1.97	1	etirinotecan_pegol
1.97	1	etirinotecan_pegol
1.97	1	etirinotecan_pegol
1.97	1	etirinotecan_pegol
2	1	etirinotecan_pegol
2	1	etirinotecan_pegol
2	1	etirinotecan_pegol
2	1	etirinotecan_pegol
2	1	etirinotecan_pegol
2	1	etirinotecan_pegol
2	1	etirinotecan_pegol
2	1	etirinotecan_pegol
2	1	etirinotecan_pegol
2	1	etirinotecan_pegol
2	1	etirinotecan_pegol
2	1	etirinotecan_pegol
2	1	etirinotecan_pegol
2	1	etirinotecan_pegol
2	1	etirinotecan_pegol
2.05	1	etirinotecan_pegol
2.05	1	etirinotecan_pegol
2.05	1	etirinotecan_pegol
2.05	1	etirinotecan_pegol
2.05	1	etirinotecan_pegol
2.05	1	etirinotecan_pegol
2.05	1	etirinotecan_pegol
2.05	1	etirinotecan_pegol
2.05	1	etirinotecan_pegol
2.05	1	etirinotecan_pegol
2.05	1	etirinotecan_pegol
2.05	1	etirinotecan_pegol
2.05	1	etirinotecan_pegol
2.05	1	etirinotecan_pegol
2.05	1	etirinotecan_pegol
2.06	1	etirinotecan_pegol
2.06	1	etirinotecan_pegol
2.06	1	etirinotecan_pegol
2.06	1	etirinotecan_pegol
2.06	1	etirinotecan_pegol
2.06	1	etirinotecan_pegol
2.06	1	etirinotecan_pegol
2.08	1	etirinotecan_pegol
2.08	1	etirinotecan_pegol
2.08	1	etirinotecan_pegol
2.08	1	etirinotecan_pegol
2.08	1	etirinotecan_pegol
2.08	1	etirinotecan_pegol
2.08	1	etirinotecan_pegol
2.08	1	etirinotecan_pegol
2.1	1	etirinotecan_pegol
2.1	1	etirinotecan_pegol
2.1	1	etirinotecan_pegol
2.1	1	etirinotecan_pegol
2.1	1	etirinotecan_pegol
2.1	1	etirinotecan_pegol
2.1	1	etirinotecan_pegol
2.1	1	etirinotecan_pegol
2.13	1	etirinotecan_pegol
2.17	1	etirinotecan_pegol
2.17	1	etirinotecan_pegol
2.17	1	etirinotecan_pegol
2.17	1	etirinotecan_pegol
2.17	1	etirinotecan_pegol
2.17	1	etirinotecan_pegol
2.17	1	etirinotecan_pegol
2.17	1	etirinotecan_pegol
2.17	1	etirinotecan_pegol
2.2	1	etirinotecan_pegol
2.23	1	etirinotecan_pegol
2.29	1	etirinotecan_pegol
2.29	1	etirinotecan_pegol
2.39	1	etirinotecan_pegol
2.41	1	etirinotecan_pegol
2.41	1	etirinotecan_pegol
2.44	1	etirinotecan_pegol
2.48	1	etirinotecan_pegol
2.55	1	etirinotecan_pegol
2.78	1	etirinotecan_pegol
2.88	1	etirinotecan_pegol
3	1	etirinotecan_pegol
3	1	etirinotecan_pegol
3	1	etirinotecan_pegol
3.17	1	etirinotecan_pegol
3.17	1	etirinotecan_pegol
3.19	1	etirinotecan_pegol
3.22	1	etirinotecan_pegol
3.26	1	etirinotecan_pegol
3.3	1	etirinotecan_pegol
3.32	1	etirinotecan_pegol
3.33	1	etirinotecan_pegol
3.47	1	etirinotecan_pegol
3.47	1	etirinotecan_pegol
3.47	1	etirinotecan_pegol
3.51	1	etirinotecan_pegol
3.54	1	etirinotecan_pegol
3.54	1	etirinotecan_pegol
3.54	1	etirinotecan_pegol
3.54	1	etirinotecan_pegol
3.59	1	etirinotecan_pegol
3.59	1	etirinotecan_pegol
3.59	1	etirinotecan_pegol
3.59	1	etirinotecan_pegol
3.59	1	etirinotecan_pegol
3.63	1	etirinotecan_pegol
3.65	1	etirinotecan_pegol
3.68	1	etirinotecan_pegol
3.72	1	etirinotecan_pegol
3.73	1	etirinotecan_pegol
3.74	1	etirinotecan_pegol
3.76	1	etirinotecan_pegol
3.77	1	etirinotecan_pegol
3.77	1	etirinotecan_pegol
3.78	1	etirinotecan_pegol
3.79	1	etirinotecan_pegol
3.79	1	etirinotecan_pegol
3.8	1	etirinotecan_pegol
3.8	1	etirinotecan_pegol
3.8	1	etirinotecan_pegol
3.85	1	etirinotecan_pegol
3.85	1	etirinotecan_pegol
3.87	1	etirinotecan_pegol
3.87	1	etirinotecan_pegol
3.87	1	etirinotecan_pegol
3.87	1	etirinotecan_pegol
3.92	1	etirinotecan_pegol
3.92	1	etirinotecan_pegol
3.95	1	etirinotecan_pegol
4.02	1	etirinotecan_pegol
4.02	1	etirinotecan_pegol
4.02	1	etirinotecan_pegol
4.02	1	etirinotecan_pegol
4.02	1	etirinotecan_pegol
4.02	1	etirinotecan_pegol
4.02	1	etirinotecan_pegol
4.02	1	etirinotecan_pegol
4.13	1	etirinotecan_pegol
4.13	1	etirinotecan_pegol
4.13	1	etirinotecan_pegol
4.18	1	etirinotecan_pegol
4.18	1	etirinotecan_pegol
4.29	1	etirinotecan_pegol
4.36	1	etirinotecan_pegol
4.36	1	etirinotecan_pegol
4.38	1	etirinotecan_pegol
4.46	1	etirinotecan_pegol
4.46	1	etirinotecan_pegol
4.7	1	etirinotecan_pegol
4.79	1	etirinotecan_pegol
4.79	1	etirinotecan_pegol
4.94	1	etirinotecan_pegol
4.94	1	etirinotecan_pegol
5.02	1	etirinotecan_pegol
5.44	1	etirinotecan_pegol
5.44	1	etirinotecan_pegol
5.48	1	etirinotecan_pegol
5.48	1	etirinotecan_pegol
5.5	1	etirinotecan_pegol
5.5	1	etirinotecan_pegol
5.5	1	etirinotecan_pegol
5.51	1	etirinotecan_pegol
5.52	1	etirinotecan_pegol
5.54	1	etirinotecan_pegol
5.55	1	etirinotecan_pegol
5.56	1	etirinotecan_pegol
5.57	1	etirinotecan_pegol
5.58	1	etirinotecan_pegol
5.59	1	etirinotecan_pegol
5.59	1	etirinotecan_pegol
5.59	1	etirinotecan_pegol
5.63	1	etirinotecan_pegol
5.63	1	etirinotecan_pegol
5.72	1	etirinotecan_pegol
5.75	1	etirinotecan_pegol
5.75	1	etirinotecan_pegol
6.04	1	etirinotecan_pegol
6.04	1	etirinotecan_pegol
6.12	1	etirinotecan_pegol
6.16	1	etirinotecan_pegol
6.34	1	etirinotecan_pegol
6.35	1	etirinotecan_pegol
6.5	1	etirinotecan_pegol
6.56	1	etirinotecan_pegol
6.8	1	etirinotecan_pegol
6.95	1	etirinotecan_pegol
6.95	1	etirinotecan_pegol
7.11	1	etirinotecan_pegol
7.2	1	etirinotecan_pegol
7.22	1	etirinotecan_pegol
7.24	1	etirinotecan_pegol
7.27	1	etirinotecan_pegol
7.34	1	etirinotecan_pegol
7.34	1	etirinotecan_pegol
7.42	1	etirinotecan_pegol
7.42	1	etirinotecan_pegol
7.42	1	etirinotecan_pegol
7.48	1	etirinotecan_pegol
7.48	1	etirinotecan_pegol
7.48	1	etirinotecan_pegol
7.53	1	etirinotecan_pegol
7.57	1	etirinotecan_pegol
7.57	1	etirinotecan_pegol
8.17	1	etirinotecan_pegol
8.69	1	etirinotecan_pegol
8.74	1	etirinotecan_pegol
8.78	1	etirinotecan_pegol
9.07	1	etirinotecan_pegol
9.15	1	etirinotecan_pegol
9.21	1	etirinotecan_pegol
9.24	1	etirinotecan_pegol
9.27	1	etirinotecan_pegol
9.29	1	etirinotecan_pegol
9.35	1	etirinotecan_pegol
9.38	1	etirinotecan_pegol
9.4	1	etirinotecan_pegol
9.54	1	etirinotecan_pegol
9.57	1	etirinotecan_pegol
9.62	1	etirinotecan_pegol
9.65	1	etirinotecan_pegol
9.97	1	etirinotecan_pegol
10.5	1	etirinotecan_pegol
10.5	1	etirinotecan_pegol
10.6	1	etirinotecan_pegol
11.1	1	etirinotecan_pegol
11.3	1	etirinotecan_pegol
11.4	1	etirinotecan_pegol
11.6	1	etirinotecan_pegol
12.7	1	etirinotecan_pegol
13	1	etirinotecan_pegol
13.1	1	etirinotecan_pegol
13.1	1	etirinotecan_pegol
13.3	1	etirinotecan_pegol
13.4	1	etirinotecan_pegol
14.9	1	etirinotecan_pegol
16.4	1	etirinotecan_pegol
17.3	1	etirinotecan_pegol
17.9	1	etirinotecan_pegol
18.2	1	etirinotecan_pegol
18.3	1	etirinotecan_pegol
0.1135	0	etirinotecan_pegol
0.198	0	etirinotecan_pegol
0.292	0	etirinotecan_pegol
0.4805	0	etirinotecan_pegol
0.5605	0	etirinotecan_pegol
0.6495	0	etirinotecan_pegol
0.7575	0	etirinotecan_pegol
0.8845	0	etirinotecan_pegol
1.0135	0	etirinotecan_pegol
1.135	0	etirinotecan_pegol
1.22	0	etirinotecan_pegol
1.31	0	etirinotecan_pegol
1.44	0	etirinotecan_pegol
1.56	0	etirinotecan_pegol
1.655	0	etirinotecan_pegol
1.77	0	etirinotecan_pegol
1.88	0	etirinotecan_pegol
1.985	0	etirinotecan_pegol
2.115	0	etirinotecan_pegol
2.215	0	etirinotecan_pegol
2.315	0	etirinotecan_pegol
2.46	0	etirinotecan_pegol
2.59	0	etirinotecan_pegol
2.68	0	etirinotecan_pegol
2.755	0	etirinotecan_pegol
2.895	0	etirinotecan_pegol
3.205	0	etirinotecan_pegol
3.37	0	etirinotecan_pegol
3.61	0	etirinotecan_pegol
3.825	0	etirinotecan_pegol
3.985	0	etirinotecan_pegol
4.235	0	etirinotecan_pegol
4.4	0	etirinotecan_pegol
4.595	0	etirinotecan_pegol
4.815	0	etirinotecan_pegol
5	0	etirinotecan_pegol
5.205	0	etirinotecan_pegol
5.415	0	etirinotecan_pegol
5.61	0	etirinotecan_pegol
5.78	0	etirinotecan_pegol
6.37	0	etirinotecan_pegol
6.755	0	etirinotecan_pegol
7.125	0	etirinotecan_pegol
7.505	0	etirinotecan_pegol
7.88	0	etirinotecan_pegol
8.255	0	etirinotecan_pegol
8.63	0	etirinotecan_pegol
9.995	0	etirinotecan_pegol
10.95	0	etirinotecan_pegol
12.75	0	etirinotecan_pegol
13.45	0	etirinotecan_pegol
14.25	0	etirinotecan_pegol
15.55	0	etirinotecan_pegol
16.15	0	etirinotecan_pegol
16.75	0	etirinotecan_pegol
17.35	0	etirinotecan_pegol
19.45	0	etirinotecan_pegol
21.55	0	etirinotecan_pegol
22.15	0	etirinotecan_pegol
22.75	0	etirinotecan_pegol
0.259	1	control
0.259	1	control
0.359	1	control
0.408	1	control
0.474	1	control
0.474	1	control
0.557	1	control
0.557	1	control
0.557	1	control
0.607	1	control
0.623	1	control
0.673	1	control
0.673	1	control
0.706	1	control
0.706	1	control
0.772	1	control
0.855	1	control
0.871	1	control
0.871	1	control
0.887	1	control
0.887	1	control
1	1	control
1.05	1	control
1.07	1	control
1.07	1	control
1.07	1	control
1.07	1	control
1.1	1	control
1.14	1	control
1.14	1	control
1.14	1	control
1.15	1	control
1.18	1	control
1.18	1	control
1.22	1	control
1.22	1	control
1.25	1	control
1.25	1	control
1.3	1	control
1.3	1	control
1.35	1	control
1.38	1	control
1.38	1	control
1.4	1	control
1.4	1	control
1.43	1	control
1.5	1	control
1.5	1	control
1.5	1	control
1.51	1	control
1.55	1	control
1.58	1	control
1.58	1	control
1.58	1	control
1.6	1	control
1.6	1	control
1.61	1	control
1.61	1	control
1.66	1	control
1.66	1	control
1.71	1	control
1.71	1	control
1.71	1	control
1.74	1	control
1.74	1	control
1.74	1	control
1.74	1	control
1.74	1	control
1.74	1	control
1.74	1	control
1.74	1	control
1.76	1	control
1.76	1	control
1.76	1	control
1.76	1	control
1.76	1	control
1.76	1	control
1.76	1	control
1.76	1	control
1.76	1	control
1.76	1	control
1.79	1	control
1.81	1	control
1.81	1	control
1.81	1	control
1.81	1	control
1.81	1	control
1.81	1	control
1.81	1	control
1.81	1	control
1.81	1	control
1.81	1	control
1.81	1	control
1.81	1	control
1.84	1	control
1.84	1	control
1.84	1	control
1.84	1	control
1.84	1	control
1.87	1	control
1.87	1	control
1.87	1	control
1.87	1	control
1.89	1	control
1.91	1	control
1.91	1	control
1.91	1	control
1.91	1	control
1.91	1	control
1.91	1	control
1.91	1	control
1.96	1	control
1.97	1	control
1.97	1	control
1.97	1	control
1.97	1	control
1.97	1	control
1.97	1	control
1.97	1	control
1.97	1	control
1.97	1	control
1.97	1	control
1.97	1	control
1.97	1	control
1.97	1	control
1.97	1	control
1.97	1	control
1.97	1	control
1.97	1	control
1.97	1	control
1.97	1	control
1.97	1	control
1.97	1	control
1.97	1	control
1.97	1	control
1.97	1	control
1.97	1	control
2.04	1	control
2.04	1	control
2.04	1	control
2.04	1	control
2.04	1	control
2.04	1	control
2.04	1	control
2.04	1	control
2.04	1	control
2.04	1	control
2.04	1	control
2.04	1	control
2.04	1	control
2.04	1	control
2.04	1	control
2.04	1	control
2.04	1	control
2.04	1	control
2.04	1	control
2.04	1	control
2.04	1	control
2.05	1	control
2.05	1	control
2.05	1	control
2.05	1	control
2.07	1	control
2.07	1	control
2.07	1	control
2.07	1	control
2.07	1	control
2.07	1	control
2.1	1	control
2.15	1	control
2.15	1	control
2.17	1	control
2.17	1	control
2.18	1	control
2.18	1	control
2.18	1	control
2.18	1	control
2.25	1	control
2.25	1	control
2.25	1	control
2.25	1	control
2.25	1	control
2.25	1	control
2.33	1	control
2.33	1	control
2.36	1	control
2.36	1	control
2.36	1	control
2.4	1	control
2.43	1	control
2.43	1	control
2.43	1	control
2.55	1	control
2.68	1	control
2.68	1	control
2.73	1	control
2.79	1	control
2.98	1	control
2.98	1	control
3.09	1	control
3.09	1	control
3.09	1	control
3.13	1	control
3.13	1	control
3.18	1	control
3.18	1	control
3.32	1	control
3.42	1	control
3.49	1	control
3.49	1	control
3.49	1	control
3.54	1	control
3.55	1	control
3.55	1	control
3.55	1	control
3.55	1	control
3.55	1	control
3.55	1	control
3.59	1	control
3.59	1	control
3.59	1	control
3.59	1	control
3.67	1	control
3.67	1	control
3.72	1	control
3.74	1	control
3.79	1	control
3.79	1	control
3.79	1	control
3.79	1	control
3.79	1	control
3.79	1	control
3.79	1	control
3.79	1	control
3.8	1	control
3.8	1	control
3.8	1	control
3.8	1	control
3.8	1	control
3.8	1	control
3.8	1	control
3.8	1	control
3.8	1	control
3.8	1	control
3.82	1	control
3.82	1	control
3.82	1	control
3.82	1	control
3.82	1	control
3.98	1	control
3.98	1	control
3.98	1	control
3.98	1	control
3.98	1	control
3.98	1	control
4.18	1	control
4.18	1	control
4.18	1	control
4.18	1	control
4.31	1	control
4.31	1	control
4.31	1	control
4.41	1	control
4.53	1	control
4.63	1	control
4.89	1	control
4.89	1	control
4.93	1	control
5.26	1	control
5.26	1	control
5.36	1	control
5.42	1	control
5.44	1	control
5.47	1	control
5.47	1	control
5.51	1	control
5.54	1	control
5.59	1	control
5.64	1	control
5.64	1	control
5.67	1	control
5.67	1	control
5.7	1	control
5.7	1	control
5.72	1	control
5.72	1	control
5.8	1	control
5.82	1	control
5.85	1	control
5.9	1	control
5.95	1	control
6.07	1	control
6.07	1	control
6.08	1	control
6.08	1	control
6.18	1	control
6.25	1	control
6.96	1	control
6.96	1	control
7.21	1	control
7.28	1	control
7.34	1	control
7.34	1	control
7.37	1	control
7.37	1	control
7.37	1	control
7.42	1	control
7.42	1	control
7.44	1	control
7.44	1	control
7.44	1	control
7.51	1	control
7.56	1	control
7.56	1	control
7.65	1	control
7.65	1	control
7.84	1	control
7.84	1	control
8.25	1	control
8.3	1	control
8.36	1	control
8.38	1	control
8.8	1	control
8.85	1	control
9.01	1	control
9.11	1	control
9.29	1	control
9.44	1	control
9.56	1	control
9.87	1	control
9.97	1	control
10.3	1	control
10.5	1	control
10.5	1	control
12.7	1	control
12.7	1	control
12.9	1	control
13	1	control
13.2	1	control
13.6	1	control
13.7	1	control
14.8	1	control
16.5	1	control
16.6	1	control
16.8	1	control
18.3	1	control
0.06035	0	control
0.143	0	control
0.2175	0	control
0.2175	0	control
0.309	0	control
0.3835	0	control
0.441	0	control
0.499	0	control
0.582	0	control
0.648	0	control
0.739	0	control
0.8135	0	control
0.8135	0	control
0.912	0	control
0.9685	0	control
1.025	0	control
1.085	0	control
1.165	0	control
1.235	0	control
1.275	0	control
1.365	0	control
1.415	0	control
1.475	0	control
1.53	0	control
1.635	0	control
1.685	0	control
1.745	0	control
1.8	0	control
1.855	0	control
1.935	0	control
2.005	0	control
2.06	0	control
2.125	0	control
2.215	0	control
2.29	0	control
2.29	0	control
2.38	0	control
2.49	0	control
2.49	0	control
2.6	0	control
2.6	0	control
2.705	0	control
2.76	0	control
2.86	0	control
2.86	0	control
2.955	0	control
3.155	0	control
3.29	0	control
3.455	0	control
3.575	0	control
3.695	0	control
3.845	0	control
4.005	0	control
4.13	0	control
4.28	0	control
4.385	0	control
4.515	0	control
4.67	0	control
4.84	0	control
4.96	0	control
5.09	0	control
5.19	0	control
5.335	0	control
5.49	0	control
5.615	0	control
5.735	0	control
5.875	0	control
6.615	0	control
7.245	0	control
7.79	0	control
8.415	0	control
9.735	0	control
10.55	0	control
11.25	0	control
15.95	0	control
16.95	0	control
22.25	0	control
