## Supplementary data files for "Cancer patient survival can be accurately parameterized, revealing time-dependent therapeutic effects and doubling the precision of small trials": BEBYP_1.csv

Time	Event	Arm
0.623	1	ct
0.72	1	ct
1.05	1	ct
1.15	1	ct
1.34	1	ct
1.37	1	ct
1.41	1	ct
1.41	1	ct
1.41	1	ct
1.53	1	ct
1.59	1	ct
1.59	1	ct
1.63	1	ct
1.63	1	ct
1.71	1	ct
1.77	1	ct
1.77	1	ct
1.85	1	ct
1.93	1	ct
1.95	1	ct
2.01	1	ct
2.02	1	ct
2.02	1	ct
2.02	1	ct
2.05	1	ct
2.09	1	ct
2.22	1	ct
2.27	1	ct
2.28	1	ct
2.53	1	ct
2.61	1	ct
2.66	1	ct
3.09	1	ct
3.12	1	ct
3.4	1	ct
3.57	1	ct
3.67	1	ct
3.68	1	ct
4.06	1	ct
4.17	1	ct
4.3	1	ct
4.59	1	ct
4.7	1	ct
4.83	1	ct
4.9	1	ct
4.91	1	ct
5.15	1	ct
5.35	1	ct
5.49	1	ct
5.62	1	ct
5.68	1	ct
5.7	1	ct
5.77	1	ct
5.94	1	ct
5.95	1	ct
5.99	1	ct
6.02	1	ct
6.04	1	ct
6.05	1	ct
6.07	1	ct
6.34	1	ct
6.68	1	ct
6.87	1	ct
6.96	1	ct
7.06	1	ct
7.22	1	ct
7.4	1	ct
7.45	1	ct
7.79	1	ct
7.86	1	ct
7.87	1	ct
8.14	1	ct
8.35	1	ct
8.4	1	ct
8.43	1	ct
8.53	1	ct
8.66	1	ct
8.69	1	ct
8.84	1	ct
9.3	1	ct
9.35	1	ct
9.81	1	ct
9.82	1	ct
10.2	1	ct
10.3	1	ct
10.5	1	ct
10.7	1	ct
11	1	ct
12.7	1	ct
12.9	1	ct
15.4	1	ct
26.45	0	ct
0.0348	1	bev_ct
0.456	1	bev_ct
0.608	1	bev_ct
0.824	1	bev_ct
0.986	1	bev_ct
1.33	1	bev_ct
1.37	1	bev_ct
1.41	1	bev_ct
1.45	1	bev_ct
1.48	1	bev_ct
1.54	1	bev_ct
1.57	1	bev_ct
1.57	1	bev_ct
1.61	1	bev_ct
1.66	1	bev_ct
1.71	1	bev_ct
1.75	1	bev_ct
1.84	1	bev_ct
1.88	1	bev_ct
1.97	1	bev_ct
2.01	1	bev_ct
2.04	1	bev_ct
2.1	1	bev_ct
2.1	1	bev_ct
2.46	1	bev_ct
2.62	1	bev_ct
2.69	1	bev_ct
3.43	1	bev_ct
3.47	1	bev_ct
3.59	1	bev_ct
3.68	1	bev_ct
3.87	1	bev_ct
4.09	1	bev_ct
4.38	1	bev_ct
4.44	1	bev_ct
4.83	1	bev_ct
5.06	1	bev_ct
5.06	1	bev_ct
5.25	1	bev_ct
5.25	1	bev_ct
5.59	1	bev_ct
5.73	1	bev_ct
5.73	1	bev_ct
6.21	1	bev_ct
6.21	1	bev_ct
6.75	1	bev_ct
6.75	1	bev_ct
7	1	bev_ct
7.05	1	bev_ct
7.34	1	bev_ct
7.44	1	bev_ct
7.56	1	bev_ct
8.02	1	bev_ct
8.02	1	bev_ct
8.02	1	bev_ct
8.38	1	bev_ct
8.38	1	bev_ct
8.44	1	bev_ct
8.76	1	bev_ct
8.9	1	bev_ct
8.92	1	bev_ct
8.97	1	bev_ct
9.04	1	bev_ct
9.11	1	bev_ct
9.16	1	bev_ct
9.22	1	bev_ct
9.37	1	bev_ct
9.58	1	bev_ct
9.74	1	bev_ct
9.85	1	bev_ct
9.85	1	bev_ct
9.85	1	bev_ct
10.1	1	bev_ct
10.2	1	bev_ct
10.4	1	bev_ct
10.4	1	bev_ct
10.4	1	bev_ct
10.6	1	bev_ct
10.8	1	bev_ct
11.2	1	bev_ct
11.2	1	bev_ct
11.4	1	bev_ct
11.4	1	bev_ct
12.1	1	bev_ct
12.4	1	bev_ct
12.4	1	bev_ct
12.7	1	bev_ct
13.5	1	bev_ct
13.7	1	bev_ct
15.5	1	bev_ct
15.9	1	bev_ct
20.95	0	bev_ct
