## Supplementary data files for "Cancer patient survival can be accurately parameterized, revealing time-dependent therapeutic effects and doubling the precision of small trials": BEBYP_3.csv

Time	Event	Arm
1.11	1	ct
2.74	1	ct
2.8	1	ct
2.95	1	ct
3.12	1	ct
4.48	1	ct
4.74	1	ct
5.7	1	ct
6.05	1	ct
6.24	1	ct
6.31	1	ct
6.33	1	ct
6.48	1	ct
6.61	1	ct
6.89	1	ct
7.08	1	ct
7.33	1	ct
7.42	1	ct
7.58	1	ct
7.66	1	ct
7.74	1	ct
7.9	1	ct
7.91	1	ct
8.04	1	ct
8.52	1	ct
8.57	1	ct
8.58	1	ct
8.89	1	ct
9.39	1	ct
9.58	1	ct
10.8	1	ct
10.8	1	ct
11	1	ct
11.9	1	ct
12	1	ct
12.5	1	ct
12.6	1	ct
12.7	1	ct
14.5	1	ct
14.6	1	ct
14.7	1	ct
14.8	1	ct
14.9	1	ct
15.5	1	ct
15.6	1	ct
15.7	1	ct
16	1	ct
16	1	ct
16.1	1	ct
16.2	1	ct
16.5	1	ct
17.6	1	ct
17.7	1	ct
17.9	1	ct
18.1	1	ct
18.2	1	ct
18.4	1	ct
18.7	1	ct
19	1	ct
19.4	1	ct
19.8	1	ct
20.3	1	ct
20.9	1	ct
21.1	1	ct
21.3	1	ct
21.5	1	ct
21.8	1	ct
22.5	1	ct
22.8	1	ct
23.3	1	ct
24	1	ct
24.6	1	ct
25.7	1	ct
26.4	1	ct
29.8	1	ct
31.1	1	ct
31.9	1	ct
32	1	ct
32.1	1	ct
32.2	1	ct
33	1	ct
1.995	0	ct
4.075	0	ct
14.05	0	ct
16.05	0	ct
20.05	0	ct
22.05	0	ct
25.15	0	ct
26.35	0	ct
27.55	0	ct
28.75	0	ct
43.95	0	ct
0.0802	1	bev_ct
0.964	1	bev_ct
1.72	1	bev_ct
2.56	1	bev_ct
3.89	1	bev_ct
4.22	1	bev_ct
4.38	1	bev_ct
4.47	1	bev_ct
4.82	1	bev_ct
5.22	1	bev_ct
5.34	1	bev_ct
5.35	1	bev_ct
5.83	1	bev_ct
6.4	1	bev_ct
6.73	1	bev_ct
6.96	1	bev_ct
7.13	1	bev_ct
7.14	1	bev_ct
7.14	1	bev_ct
7.89	1	bev_ct
8.23	1	bev_ct
8.46	1	bev_ct
8.55	1	bev_ct
8.56	1	bev_ct
8.9	1	bev_ct
9.06	1	bev_ct
9.13	1	bev_ct
9.38	1	bev_ct
10.1	1	bev_ct
10.4	1	bev_ct
10.5	1	bev_ct
10.7	1	bev_ct
10.7	1	bev_ct
10.9	1	bev_ct
11.1	1	bev_ct
11.2	1	bev_ct
11.3	1	bev_ct
11.9	1	bev_ct
12	1	bev_ct
12.1	1	bev_ct
12.1	1	bev_ct
12.2	1	bev_ct
13.3	1	bev_ct
13.6	1	bev_ct
14.2	1	bev_ct
14.4	1	bev_ct
14.4	1	bev_ct
16.3	1	bev_ct
16.4	1	bev_ct
16.5	1	bev_ct
16.7	1	bev_ct
18	1	bev_ct
19	1	bev_ct
19.5	1	bev_ct
19.7	1	bev_ct
20.1	1	bev_ct
20.8	1	bev_ct
20.9	1	bev_ct
21.5	1	bev_ct
22.8	1	bev_ct
23	1	bev_ct
24.6	1	bev_ct
25.2	1	bev_ct
25.9	1	bev_ct
26	1	bev_ct
26.2	1	bev_ct
29.4	1	bev_ct
29.7	1	bev_ct
30.1	1	bev_ct
30.2	1	bev_ct
30.9	1	bev_ct
32.7	1	bev_ct
33.1	1	bev_ct
33.6	1	bev_ct
37.4	1	bev_ct
39.6	1	bev_ct
39.7	1	bev_ct
42.5	1	bev_ct
43.7	1	bev_ct
47.4	1	bev_ct
7.98	0	bev_ct
9.975	0	bev_ct
14.95	0	bev_ct
20.95	0	bev_ct
24.95	0	bev_ct
25.95	0	bev_ct
26.95	0	bev_ct
27.95	0	bev_ct
28.95	0	bev_ct
38.95	0	bev_ct
44.95	0	bev_ct
48.65	0	bev_ct
