## Supplementary data files for "Cancer patient survival can be accurately parameterized, revealing time-dependent therapeutic effects and doubling the precision of small trials": BEYOND_2A.csv

Time	Event	Arm
1.14	1	placebo_cp
1.27	1	placebo_cp
1.28	1	placebo_cp
1.28	1	placebo_cp
1.28	1	placebo_cp
1.28	1	placebo_cp
1.31	1	placebo_cp
1.31	1	placebo_cp
1.31	1	placebo_cp
1.42	1	placebo_cp
1.65	1	placebo_cp
1.75	1	placebo_cp
2.2	1	placebo_cp
2.23	1	placebo_cp
2.63	1	placebo_cp
2.71	1	placebo_cp
2.86	1	placebo_cp
2.86	1	placebo_cp
2.98	1	placebo_cp
2.99	1	placebo_cp
3.01	1	placebo_cp
3.29	1	placebo_cp
3.31	1	placebo_cp
3.64	1	placebo_cp
3.92	1	placebo_cp
3.93	1	placebo_cp
3.94	1	placebo_cp
3.98	1	placebo_cp
4.28	1	placebo_cp
4.28	1	placebo_cp
4.56	1	placebo_cp
4.56	1	placebo_cp
4.57	1	placebo_cp
4.65	1	placebo_cp
4.73	1	placebo_cp
4.74	1	placebo_cp
4.92	1	placebo_cp
4.92	1	placebo_cp
4.93	1	placebo_cp
5.25	1	placebo_cp
5.28	1	placebo_cp
5.29	1	placebo_cp
5.53	1	placebo_cp
5.53	1	placebo_cp
5.54	1	placebo_cp
5.71	1	placebo_cp
5.76	1	placebo_cp
5.76	1	placebo_cp
5.76	1	placebo_cp
5.77	1	placebo_cp
5.77	1	placebo_cp
5.77	1	placebo_cp
5.82	1	placebo_cp
5.91	1	placebo_cp
5.96	1	placebo_cp
6	1	placebo_cp
6.01	1	placebo_cp
6.01	1	placebo_cp
6.03	1	placebo_cp
6.3	1	placebo_cp
6.48	1	placebo_cp
6.57	1	placebo_cp
6.73	1	placebo_cp
6.77	1	placebo_cp
6.82	1	placebo_cp
6.96	1	placebo_cp
6.97	1	placebo_cp
6.99	1	placebo_cp
7.11	1	placebo_cp
7.12	1	placebo_cp
7.13	1	placebo_cp
7.17	1	placebo_cp
7.26	1	placebo_cp
7.27	1	placebo_cp
7.43	1	placebo_cp
7.49	1	placebo_cp
7.68	1	placebo_cp
7.7	1	placebo_cp
7.89	1	placebo_cp
7.92	1	placebo_cp
8.32	1	placebo_cp
8.32	1	placebo_cp
8.32	1	placebo_cp
8.59	1	placebo_cp
8.59	1	placebo_cp
8.76	1	placebo_cp
8.77	1	placebo_cp
8.77	1	placebo_cp
8.97	1	placebo_cp
8.98	1	placebo_cp
8.99	1	placebo_cp
9.15	1	placebo_cp
9.37	1	placebo_cp
9.43	1	placebo_cp
9.47	1	placebo_cp
9.61	1	placebo_cp
9.65	1	placebo_cp
9.79	1	placebo_cp
9.8	1	placebo_cp
9.92	1	placebo_cp
10.3	1	placebo_cp
10.4	1	placebo_cp
10.4	1	placebo_cp
10.6	1	placebo_cp
11.4	1	placebo_cp
0.2795	0	placebo_cp
0.577	0	placebo_cp
0.853	0	placebo_cp
1.16	0	placebo_cp
1.46	0	placebo_cp
1.69	0	placebo_cp
2	0	placebo_cp
2.29	0	placebo_cp
2.555	0	placebo_cp
2.85	0	placebo_cp
3.135	0	placebo_cp
3.44	0	placebo_cp
3.71	0	placebo_cp
4	0	placebo_cp
4.295	0	placebo_cp
4.585	0	placebo_cp
4.855	0	placebo_cp
5.15	0	placebo_cp
5.425	0	placebo_cp
5.715	0	placebo_cp
6.49	0	placebo_cp
6.995	0	placebo_cp
7.495	0	placebo_cp
7.995	0	placebo_cp
8.515	0	placebo_cp
9	0	placebo_cp
9.49	0	placebo_cp
10.09	0	placebo_cp
10.45	0	placebo_cp
10.95	0	placebo_cp
11.45	0	placebo_cp
12.35	0	placebo_cp
12.65	0	placebo_cp
1.37	1	bev_cp
1.37	1	bev_cp
1.54	1	bev_cp
2.1	1	bev_cp
2.25	1	bev_cp
2.68	1	bev_cp
2.78	1	bev_cp
2.84	1	bev_cp
3.06	1	bev_cp
3.65	1	bev_cp
3.91	1	bev_cp
4.14	1	bev_cp
4.3	1	bev_cp
4.5	1	bev_cp
4.77	1	bev_cp
5.08	1	bev_cp
5.3	1	bev_cp
5.42	1	bev_cp
5.51	1	bev_cp
5.56	1	bev_cp
5.62	1	bev_cp
5.64	1	bev_cp
5.68	1	bev_cp
5.71	1	bev_cp
5.82	1	bev_cp
6.07	1	bev_cp
6.14	1	bev_cp
6.25	1	bev_cp
6.32	1	bev_cp
6.38	1	bev_cp
6.57	1	bev_cp
6.74	1	bev_cp
6.81	1	bev_cp
6.84	1	bev_cp
7	1	bev_cp
7.11	1	bev_cp
7.14	1	bev_cp
7.18	1	bev_cp
7.39	1	bev_cp
7.45	1	bev_cp
7.5	1	bev_cp
7.65	1	bev_cp
7.88	1	bev_cp
7.97	1	bev_cp
8.09	1	bev_cp
8.17	1	bev_cp
8.25	1	bev_cp
8.25	1	bev_cp
8.39	1	bev_cp
8.5	1	bev_cp
8.67	1	bev_cp
8.85	1	bev_cp
8.85	1	bev_cp
9.06	1	bev_cp
9.06	1	bev_cp
9.24	1	bev_cp
9.24	1	bev_cp
9.33	1	bev_cp
9.48	1	bev_cp
9.57	1	bev_cp
9.69	1	bev_cp
10.1	1	bev_cp
10.4	1	bev_cp
10.7	1	bev_cp
10.8	1	bev_cp
10.9	1	bev_cp
11.1	1	bev_cp
11.5	1	bev_cp
11.5	1	bev_cp
12.1	1	bev_cp
12.1	1	bev_cp
12.5	1	bev_cp
12.7	1	bev_cp
13.3	1	bev_cp
14.1	1	bev_cp
14.4	1	bev_cp
14.4	1	bev_cp
15.5	1	bev_cp
17.5	1	bev_cp
17.5	1	bev_cp
17.5	1	bev_cp
0.3145	0	bev_cp
0.632	0	bev_cp
0.945	0	bev_cp
1.31	0	bev_cp
1.595	0	bev_cp
1.87	0	bev_cp
2.22	0	bev_cp
2.535	0	bev_cp
2.855	0	bev_cp
3.185	0	bev_cp
3.505	0	bev_cp
3.84	0	bev_cp
4.085	0	bev_cp
4.45	0	bev_cp
4.765	0	bev_cp
5.07	0	bev_cp
5.4	0	bev_cp
5.715	0	bev_cp
6.225	0	bev_cp
6.43	0	bev_cp
6.635	0	bev_cp
6.83	0	bev_cp
7.015	0	bev_cp
7.22	0	bev_cp
7.425	0	bev_cp
7.63	0	bev_cp
7.82	0	bev_cp
8.025	0	bev_cp
8.215	0	bev_cp
8.405	0	bev_cp
8.625	0	bev_cp
8.83	0	bev_cp
8.99	0	bev_cp
9.225	0	bev_cp
9.395	0	bev_cp
9.595	0	bev_cp
9.85	0	bev_cp
10.045	0	bev_cp
10.25	0	bev_cp
10.45	0	bev_cp
10.65	0	bev_cp
10.85	0	bev_cp
11.05	0	bev_cp
11.25	0	bev_cp
11.45	0	bev_cp
11.65	0	bev_cp
11.85	0	bev_cp
12.65	0	bev_cp
13.2	0	bev_cp
13.95	0	bev_cp
14.55	0	bev_cp
15.15	0	bev_cp
15.85	0	bev_cp
16.45	0	bev_cp
17	0	bev_cp
19	0	bev_cp
19	0	bev_cp
