## Supplementary data files for "Cancer patient survival can be accurately parameterized, revealing time-dependent therapeutic effects and doubling the precision of small trials": BEYOND_3A.csv

Time	Event	Arm
2.26	1	placebo_cp
2.26	1	placebo_cp
3.18	1	placebo_cp
3.78	1	placebo_cp
4.3	1	placebo_cp
4.3	1	placebo_cp
5.15	1	placebo_cp
5.42	1	placebo_cp
5.42	1	placebo_cp
5.62	1	placebo_cp
5.82	1	placebo_cp
5.82	1	placebo_cp
7.01	1	placebo_cp
7.79	1	placebo_cp
7.79	1	placebo_cp
7.95	1	placebo_cp
7.95	1	placebo_cp
8.42	1	placebo_cp
8.42	1	placebo_cp
8.91	1	placebo_cp
8.91	1	placebo_cp
8.91	1	placebo_cp
8.91	1	placebo_cp
9.51	1	placebo_cp
9.78	1	placebo_cp
9.78	1	placebo_cp
9.78	1	placebo_cp
9.79	1	placebo_cp
9.8	1	placebo_cp
9.9	1	placebo_cp
9.93	1	placebo_cp
10.2	1	placebo_cp
10.3	1	placebo_cp
10.4	1	placebo_cp
10.6	1	placebo_cp
10.9	1	placebo_cp
11	1	placebo_cp
11.1	1	placebo_cp
11.2	1	placebo_cp
11.6	1	placebo_cp
11.7	1	placebo_cp
11.8	1	placebo_cp
12.4	1	placebo_cp
12.5	1	placebo_cp
12.6	1	placebo_cp
13	1	placebo_cp
13.1	1	placebo_cp
13.1	1	placebo_cp
13.5	1	placebo_cp
13.6	1	placebo_cp
13.7	1	placebo_cp
13.7	1	placebo_cp
13.8	1	placebo_cp
14	1	placebo_cp
14.1	1	placebo_cp
14.1	1	placebo_cp
14.5	1	placebo_cp
14.5	1	placebo_cp
14.6	1	placebo_cp
16.4	1	placebo_cp
16.7	1	placebo_cp
16.7	1	placebo_cp
16.8	1	placebo_cp
17.3	1	placebo_cp
17.6	1	placebo_cp
17.7	1	placebo_cp
17.9	1	placebo_cp
18.1	1	placebo_cp
18.3	1	placebo_cp
18.3	1	placebo_cp
18.7	1	placebo_cp
18.8	1	placebo_cp
18.9	1	placebo_cp
19.6	1	placebo_cp
19.7	1	placebo_cp
20.3	1	placebo_cp
20.4	1	placebo_cp
21.3	1	placebo_cp
21.7	1	placebo_cp
22.1	1	placebo_cp
24	1	placebo_cp
24.3	1	placebo_cp
24.5	1	placebo_cp
24.7	1	placebo_cp
25	1	placebo_cp
25.1	1	placebo_cp
26.4	1	placebo_cp
26.8	1	placebo_cp
26.8	1	placebo_cp
27.6	1	placebo_cp
27.6	1	placebo_cp
29	1	placebo_cp
29.2	1	placebo_cp
31.5	1	placebo_cp
31.7	1	placebo_cp
31.8	1	placebo_cp
1.2	0	placebo_cp
2.47	0	placebo_cp
3.69	0	placebo_cp
4.78	0	placebo_cp
7.5	0	placebo_cp
8.99	0	placebo_cp
10.55	0	placebo_cp
20.95	0	placebo_cp
24.25	0	placebo_cp
24.45	0	placebo_cp
24.65	0	placebo_cp
24.9	0	placebo_cp
25.05	0	placebo_cp
25.25	0	placebo_cp
25.45	0	placebo_cp
25.65	0	placebo_cp
25.85	0	placebo_cp
26.05	0	placebo_cp
26.25	0	placebo_cp
26.45	0	placebo_cp
26.6	0	placebo_cp
26.85	0	placebo_cp
27.15	0	placebo_cp
27.4	0	placebo_cp
27.55	0	placebo_cp
27.75	0	placebo_cp
27.95	0	placebo_cp
28.15	0	placebo_cp
28.35	0	placebo_cp
28.55	0	placebo_cp
28.75	0	placebo_cp
28.95	0	placebo_cp
29.15	0	placebo_cp
29.35	0	placebo_cp
29.55	0	placebo_cp
29.75	0	placebo_cp
30.55	0	placebo_cp
31.05	0	placebo_cp
31.55	0	placebo_cp
32.15	0	placebo_cp
32.65	0	placebo_cp
33.15	0	placebo_cp
2.19	1	bev_cp
3.62	1	bev_cp
3.78	1	bev_cp
4.27	1	bev_cp
4.37	1	bev_cp
4.58	1	bev_cp
4.96	1	bev_cp
5.23	1	bev_cp
6.15	1	bev_cp
6.26	1	bev_cp
6.4	1	bev_cp
6.65	1	bev_cp
6.9	1	bev_cp
7.25	1	bev_cp
7.32	1	bev_cp
7.99	1	bev_cp
8.08	1	bev_cp
8.27	1	bev_cp
8.52	1	bev_cp
9.04	1	bev_cp
9.24	1	bev_cp
9.47	1	bev_cp
10.1	1	bev_cp
10.1	1	bev_cp
10.5	1	bev_cp
10.7	1	bev_cp
10.9	1	bev_cp
10.9	1	bev_cp
11.6	1	bev_cp
11.8	1	bev_cp
11.8	1	bev_cp
12.3	1	bev_cp
13.2	1	bev_cp
14.3	1	bev_cp
14.9	1	bev_cp
15	1	bev_cp
15	1	bev_cp
15.1	1	bev_cp
15.2	1	bev_cp
15.6	1	bev_cp
15.8	1	bev_cp
16	1	bev_cp
16.1	1	bev_cp
16.2	1	bev_cp
17	1	bev_cp
17.2	1	bev_cp
17.4	1	bev_cp
17.5	1	bev_cp
18.1	1	bev_cp
18.2	1	bev_cp
18.8	1	bev_cp
18.9	1	bev_cp
19.4	1	bev_cp
20.7	1	bev_cp
20.8	1	bev_cp
21.2	1	bev_cp
21.7	1	bev_cp
21.8	1	bev_cp
22.9	1	bev_cp
23	1	bev_cp
23.2	1	bev_cp
23.3	1	bev_cp
23.8	1	bev_cp
24	1	bev_cp
24.2	1	bev_cp
24.4	1	bev_cp
24.6	1	bev_cp
25	1	bev_cp
25.4	1	bev_cp
26.6	1	bev_cp
27.4	1	bev_cp
28.4	1	bev_cp
28.9	1	bev_cp
31.1	1	bev_cp
31.8	1	bev_cp
2.01	0	bev_cp
4.01	0	bev_cp
7.52	0	bev_cp
9.015	0	bev_cp
10.55	0	bev_cp
13.95	0	bev_cp
15.95	0	bev_cp
19.15	0	bev_cp
20.35	0	bev_cp
21.55	0	bev_cp
22.75	0	bev_cp
24.15	0	bev_cp
24.35	0	bev_cp
24.45	0	bev_cp
24.65	0	bev_cp
24.85	0	bev_cp
24.95	0	bev_cp
25.15	0	bev_cp
25.25	0	bev_cp
25.45	0	bev_cp
25.65	0	bev_cp
25.75	0	bev_cp
25.95	0	bev_cp
26.2	0	bev_cp
26.2	0	bev_cp
26.45	0	bev_cp
26.55	0	bev_cp
26.75	0	bev_cp
26.95	0	bev_cp
27.05	0	bev_cp
27.2	0	bev_cp
27.45	0	bev_cp
27.55	0	bev_cp
27.75	0	bev_cp
27.85	0	bev_cp
28.05	0	bev_cp
28.25	0	bev_cp
28.35	0	bev_cp
28.55	0	bev_cp
28.75	0	bev_cp
28.85	0	bev_cp
29.05	0	bev_cp
29.15	0	bev_cp
29.35	0	bev_cp
29.55	0	bev_cp
29.65	0	bev_cp
29.85	0	bev_cp
30.25	0	bev_cp
30.45	0	bev_cp
30.75	0	bev_cp
30.95	0	bev_cp
31.25	0	bev_cp
31.45	0	bev_cp
31.75	0	bev_cp
31.95	0	bev_cp
32.25	0	bev_cp
32.45	0	bev_cp
32.75	0	bev_cp
32.95	0	bev_cp
33.25	0	bev_cp
33.45	0	bev_cp
33.75	0	bev_cp
33.95	0	bev_cp
