## Supplementary data files for "Cancer patient survival can be accurately parameterized, revealing time-dependent therapeutic effects and doubling the precision of small trials": BOLERO1_2B.csv

Time	Event	Arm
0.148	1	everolimus
0.148	1	everolimus
0.148	1	everolimus
0.721	1	everolimus
0.721	1	everolimus
0.794	1	everolimus
1.09	1	everolimus
1.41	1	everolimus
1.58	1	everolimus
1.58	1	everolimus
1.68	1	everolimus
1.77	1	everolimus
1.77	1	everolimus
1.77	1	everolimus
1.91	1	everolimus
1.91	1	everolimus
1.91	1	everolimus
1.99	1	everolimus
1.99	1	everolimus
1.99	1	everolimus
2.26	1	everolimus
2.3	1	everolimus
2.45	1	everolimus
2.72	1	everolimus
2.72	1	everolimus
2.72	1	everolimus
2.72	1	everolimus
3.03	1	everolimus
3.26	1	everolimus
3.34	1	everolimus
3.34	1	everolimus
3.64	1	everolimus
3.64	1	everolimus
3.69	1	everolimus
3.69	1	everolimus
3.81	1	everolimus
3.81	1	everolimus
3.87	1	everolimus
4.06	1	everolimus
4.16	1	everolimus
4.43	1	everolimus
4.43	1	everolimus
4.91	1	everolimus
5.09	1	everolimus
5.25	1	everolimus
5.46	1	everolimus
5.53	1	everolimus
5.6	1	everolimus
5.6	1	everolimus
5.6	1	everolimus
5.71	1	everolimus
5.71	1	everolimus
5.71	1	everolimus
5.79	1	everolimus
5.79	1	everolimus
5.79	1	everolimus
6.1	1	everolimus
6.1	1	everolimus
6.61	1	everolimus
6.89	1	everolimus
7.14	1	everolimus
7.28	1	everolimus
7.28	1	everolimus
7.43	1	everolimus
7.43	1	everolimus
7.53	1	everolimus
7.53	1	everolimus
7.53	1	everolimus
7.69	1	everolimus
7.85	1	everolimus
8.29	1	everolimus
8.42	1	everolimus
8.75	1	everolimus
8.75	1	everolimus
9.2	1	everolimus
9.27	1	everolimus
9.37	1	everolimus
9.37	1	everolimus
9.37	1	everolimus
9.5	1	everolimus
9.59	1	everolimus
9.59	1	everolimus
9.84	1	everolimus
9.92	1	everolimus
9.92	1	everolimus
10	1	everolimus
10.4	1	everolimus
10.9	1	everolimus
11	1	everolimus
11	1	everolimus
11	1	everolimus
11	1	everolimus
11.1	1	everolimus
11.2	1	everolimus
11.2	1	everolimus
11.2	1	everolimus
11.2	1	everolimus
11.2	1	everolimus
11.2	1	everolimus
11.3	1	everolimus
11.3	1	everolimus
11.3	1	everolimus
11.3	1	everolimus
11.3	1	everolimus
11.3	1	everolimus
11.4	1	everolimus
11.4	1	everolimus
11.5	1	everolimus
11.7	1	everolimus
12.2	1	everolimus
12.2	1	everolimus
12.6	1	everolimus
12.6	1	everolimus
12.7	1	everolimus
12.8	1	everolimus
12.8	1	everolimus
12.9	1	everolimus
12.9	1	everolimus
13	1	everolimus
13.1	1	everolimus
13.1	1	everolimus
13.2	1	everolimus
13.2	1	everolimus
13.3	1	everolimus
13.5	1	everolimus
13.7	1	everolimus
13.7	1	everolimus
14.5	1	everolimus
14.7	1	everolimus
14.8	1	everolimus
14.8	1	everolimus
14.8	1	everolimus
14.9	1	everolimus
14.9	1	everolimus
14.9	1	everolimus
14.9	1	everolimus
15	1	everolimus
15	1	everolimus
15.1	1	everolimus
15.1	1	everolimus
15.1	1	everolimus
15.9	1	everolimus
16.1	1	everolimus
16.3	1	everolimus
16.7	1	everolimus
16.7	1	everolimus
16.8	1	everolimus
16.8	1	everolimus
16.9	1	everolimus
17	1	everolimus
17.4	1	everolimus
18.2	1	everolimus
18.4	1	everolimus
19.2	1	everolimus
20.2	1	everolimus
20.4	1	everolimus
20.4	1	everolimus
20.5	1	everolimus
20.5	1	everolimus
20.5	1	everolimus
20.6	1	everolimus
20.6	1	everolimus
20.9	1	everolimus
21	1	everolimus
21.4	1	everolimus
22.2	1	everolimus
22.3	1	everolimus
22.4	1	everolimus
22.5	1	everolimus
22.5	1	everolimus
23.1	1	everolimus
23.3	1	everolimus
23.5	1	everolimus
24.1	1	everolimus
25.1	1	everolimus
25.2	1	everolimus
25.6	1	everolimus
25.7	1	everolimus
25.8	1	everolimus
26.3	1	everolimus
27.8	1	everolimus
28.2	1	everolimus
28.3	1	everolimus
29.7	1	everolimus
30	1	everolimus
30.1	1	everolimus
30.4	1	everolimus
30.7	1	everolimus
31.3	1	everolimus
31.6	1	everolimus
31.7	1	everolimus
35.2	1	everolimus
35.9	1	everolimus
37.1	1	everolimus
38.9	1	everolimus
39.1	1	everolimus
39.9	1	everolimus
48.2	1	everolimus
0.04855	0	everolimus
0.04855	0	everolimus
0.0984	0	everolimus
0.1755	0	everolimus
0.1755	0	everolimus
0.2395	0	everolimus
0.2395	0	everolimus
0.344	0	everolimus
0.344	0	everolimus
0.344	0	everolimus
0.344	0	everolimus
0.444	0	everolimus
0.5075	0	everolimus
0.5075	0	everolimus
0.571	0	everolimus
0.571	0	everolimus
0.635	0	everolimus
0.694	0	everolimus
0.694	0	everolimus
0.739	0	everolimus
0.7755	0	everolimus
0.8165	0	everolimus
0.8665	0	everolimus
0.8665	0	everolimus
0.921	0	everolimus
0.974	0	everolimus
1.045	0	everolimus
1.045	0	everolimus
1.045	0	everolimus
1.125	0	everolimus
1.125	0	everolimus
1.19	0	everolimus
1.25	0	everolimus
1.25	0	everolimus
1.305	0	everolimus
1.37	0	everolimus
1.37	0	everolimus
1.37	0	everolimus
1.445	0	everolimus
1.5	0	everolimus
1.55	0	everolimus
1.55	0	everolimus
1.6	0	everolimus
1.63	0	everolimus
1.66	0	everolimus
1.735	0	everolimus
1.735	0	everolimus
1.8	0	everolimus
1.8	0	everolimus
1.855	0	everolimus
1.895	0	everolimus
1.93	0	everolimus
1.97	0	everolimus
2.015	0	everolimus
2.09	0	everolimus
2.17	0	everolimus
2.17	0	everolimus
2.23	0	everolimus
2.325	0	everolimus
2.4	0	everolimus
2.4	0	everolimus
2.475	0	everolimus
2.555	0	everolimus
2.555	0	everolimus
2.63	0	everolimus
2.685	0	everolimus
2.745	0	everolimus
2.81	0	everolimus
2.81	0	everolimus
2.88	0	everolimus
2.97	0	everolimus
2.97	0	everolimus
3.055	0	everolimus
3.12	0	everolimus
3.12	0	everolimus
3.21	0	everolimus
3.21	0	everolimus
3.315	0	everolimus
3.375	0	everolimus
3.435	0	everolimus
3.5	0	everolimus
3.5	0	everolimus
3.575	0	everolimus
3.625	0	everolimus
3.665	0	everolimus
3.725	0	everolimus
3.785	0	everolimus
3.84	0	everolimus
3.935	0	everolimus
3.935	0	everolimus
4.075	0	everolimus
4.125	0	everolimus
4.235	0	everolimus
4.29	0	everolimus
4.375	0	everolimus
4.505	0	everolimus
4.505	0	everolimus
4.635	0	everolimus
4.71	0	everolimus
4.78	0	everolimus
4.86	0	everolimus
4.93	0	everolimus
4.99	0	everolimus
5.06	0	everolimus
5.155	0	everolimus
5.215	0	everolimus
5.295	0	everolimus
5.375	0	everolimus
5.495	0	everolimus
5.55	0	everolimus
5.625	0	everolimus
5.695	0	everolimus
5.78	0	everolimus
5.89	0	everolimus
5.89	0	everolimus
6.125	0	everolimus
6.26	0	everolimus
6.38	0	everolimus
6.57	0	everolimus
6.695	0	everolimus
6.835	0	everolimus
6.92	0	everolimus
7.055	0	everolimus
7.22	0	everolimus
7.345	0	everolimus
7.45	0	everolimus
7.59	0	everolimus
7.75	0	everolimus
7.865	0	everolimus
8.145	0	everolimus
8.225	0	everolimus
8.395	0	everolimus
8.525	0	everolimus
8.69	0	everolimus
8.795	0	everolimus
8.925	0	everolimus
9.075	0	everolimus
9.165	0	everolimus
9.335	0	everolimus
9.46	0	everolimus
9.61	0	everolimus
9.755	0	everolimus
9.865	0	everolimus
10.05	0	everolimus
10.15	0	everolimus
10.25	0	everolimus
10.35	0	everolimus
10.45	0	everolimus
10.55	0	everolimus
10.65	0	everolimus
10.75	0	everolimus
10.85	0	everolimus
10.95	0	everolimus
11.05	0	everolimus
11.15	0	everolimus
11.25	0	everolimus
11.35	0	everolimus
11.45	0	everolimus
11.55	0	everolimus
11.65	0	everolimus
11.75	0	everolimus
11.85	0	everolimus
11.95	0	everolimus
12.05	0	everolimus
12.15	0	everolimus
12.25	0	everolimus
12.35	0	everolimus
12.45	0	everolimus
12.55	0	everolimus
12.65	0	everolimus
12.65	0	everolimus
12.75	0	everolimus
12.85	0	everolimus
12.95	0	everolimus
13.05	0	everolimus
13.15	0	everolimus
13.25	0	everolimus
13.35	0	everolimus
13.35	0	everolimus
13.45	0	everolimus
13.55	0	everolimus
13.65	0	everolimus
13.75	0	everolimus
13.85	0	everolimus
13.95	0	everolimus
14.15	0	everolimus
14.25	0	everolimus
14.45	0	everolimus
14.6	0	everolimus
14.75	0	everolimus
14.85	0	everolimus
14.95	0	everolimus
15.15	0	everolimus
15.25	0	everolimus
15.45	0	everolimus
15.55	0	everolimus
15.75	0	everolimus
15.85	0	everolimus
16.25	0	everolimus
16.45	0	everolimus
16.6	0	everolimus
16.85	0	everolimus
17.15	0	everolimus
17.35	0	everolimus
17.55	0	everolimus
17.75	0	everolimus
18.45	0	everolimus
18.95	0	everolimus
19.45	0	everolimus
20.25	0	everolimus
20.55	0	everolimus
20.8	0	everolimus
21.15	0	everolimus
21.45	0	everolimus
21.75	0	everolimus
22.25	0	everolimus
22.45	0	everolimus
22.65	0	everolimus
22.85	0	everolimus
23.15	0	everolimus
23.35	0	everolimus
23.55	0	everolimus
23.75	0	everolimus
24.35	0	everolimus
24.75	0	everolimus
25.15	0	everolimus
25.55	0	everolimus
26.35	0	everolimus
26.75	0	everolimus
27.15	0	everolimus
27.6	0	everolimus
28.25	0	everolimus
28.45	0	everolimus
28.65	0	everolimus
28.85	0	everolimus
29.15	0	everolimus
29.35	0	everolimus
29.55	0	everolimus
29.75	0	everolimus
30.95	0	everolimus
32.15	0	everolimus
32.35	0	everolimus
32.55	0	everolimus
32.75	0	everolimus
32.95	0	everolimus
33.15	0	everolimus
33.35	0	everolimus
33.55	0	everolimus
33.75	0	everolimus
34.45	0	everolimus
34.95	0	everolimus
35.45	0	everolimus
36.45	0	everolimus
36.95	0	everolimus
37.45	0	everolimus
38.35	0	everolimus
38.75	0	everolimus
39.15	0	everolimus
39.55	0	everolimus
40.25	0	everolimus
40.55	0	everolimus
40.85	0	everolimus
41.15	0	everolimus
41.45	0	everolimus
41.75	0	everolimus
42.45	0	everolimus
42.95	0	everolimus
43.45	0	everolimus
44.35	0	everolimus
44.75	0	everolimus
45.15	0	everolimus
45.55	0	everolimus
46.65	0	everolimus
47.35	0	everolimus
48.45	0	everolimus
48.95	0	everolimus
49.45	0	everolimus
50.65	0	everolimus
51.35	0	everolimus
54.35	0	everolimus
54.65	0	everolimus
54.95	0	everolimus
0.18	1	placebo
1.12	1	placebo
1.93	1	placebo
1.93	1	placebo
1.93	1	placebo
1.93	1	placebo
1.96	1	placebo
1.99	1	placebo
1.99	1	placebo
2.06	1	placebo
2.06	1	placebo
2.3	1	placebo
2.74	1	placebo
3.08	1	placebo
3.67	1	placebo
3.71	1	placebo
3.74	1	placebo
3.79	1	placebo
3.83	1	placebo
4.23	1	placebo
4.51	1	placebo
4.64	1	placebo
5.54	1	placebo
5.59	1	placebo
5.59	1	placebo
5.59	1	placebo
5.59	1	placebo
5.67	1	placebo
5.67	1	placebo
5.82	1	placebo
5.82	1	placebo
5.91	1	placebo
7.32	1	placebo
7.33	1	placebo
7.33	1	placebo
7.35	1	placebo
7.63	1	placebo
7.63	1	placebo
7.63	1	placebo
7.69	1	placebo
7.81	1	placebo
7.96	1	placebo
8.06	1	placebo
8.97	1	placebo
9	1	placebo
9.11	1	placebo
9.34	1	placebo
9.35	1	placebo
9.41	1	placebo
9.46	1	placebo
9.52	1	placebo
9.59	1	placebo
9.6	1	placebo
10.1	1	placebo
10.2	1	placebo
11.1	1	placebo
11.1	1	placebo
11.2	1	placebo
11.3	1	placebo
11.3	1	placebo
11.4	1	placebo
11.5	1	placebo
11.6	1	placebo
11.7	1	placebo
11.8	1	placebo
12.3	1	placebo
12.4	1	placebo
12.6	1	placebo
12.8	1	placebo
13	1	placebo
13.1	1	placebo
13.1	1	placebo
13.2	1	placebo
13.3	1	placebo
13.4	1	placebo
14.7	1	placebo
14.9	1	placebo
14.9	1	placebo
15	1	placebo
15	1	placebo
15.1	1	placebo
16.7	1	placebo
16.8	1	placebo
16.8	1	placebo
17	1	placebo
17.2	1	placebo
18.4	1	placebo
18.5	1	placebo
18.6	1	placebo
18.9	1	placebo
19.1	1	placebo
19.7	1	placebo
20	1	placebo
20.4	1	placebo
20.5	1	placebo
20.6	1	placebo
20.6	1	placebo
20.7	1	placebo
22.2	1	placebo
23.7	1	placebo
25.9	1	placebo
27	1	placebo
28.1	1	placebo
30.6	1	placebo
31.4	1	placebo
31.6	1	placebo
32.1	1	placebo
35.9	1	placebo
36.2	1	placebo
37.5	1	placebo
37.7	1	placebo
39.2	1	placebo
42.5	1	placebo
0.10745	0	placebo
0.227	0	placebo
0.3205	0	placebo
0.4455	0	placebo
0.5385	0	placebo
0.6635	0	placebo
0.7575	0	placebo
0.882	0	placebo
0.9755	0	placebo
1.0555	0	placebo
1.195	0	placebo
1.315	0	placebo
1.415	0	placebo
1.505	0	placebo
1.63	0	placebo
1.725	0	placebo
1.845	0	placebo
1.945	0	placebo
2.21	0	placebo
2.345	0	placebo
2.475	0	placebo
2.625	0	placebo
2.755	0	placebo
2.905	0	placebo
3.015	0	placebo
3.185	0	placebo
3.315	0	placebo
3.465	0	placebo
3.595	0	placebo
3.725	0	placebo
3.875	0	placebo
4.125	0	placebo
4.215	0	placebo
4.31	0	placebo
4.435	0	placebo
4.535	0	placebo
4.655	0	placebo
4.745	0	placebo
4.84	0	placebo
4.965	0	placebo
5.055	0	placebo
5.155	0	placebo
5.275	0	placebo
5.37	0	placebo
5.495	0	placebo
5.565	0	placebo
5.69	0	placebo
5.77	0	placebo
5.885	0	placebo
6.18	0	placebo
6.365	0	placebo
6.555	0	placebo
6.745	0	placebo
6.925	0	placebo
7.085	0	placebo
7.275	0	placebo
7.525	0	placebo
7.64	0	placebo
7.885	0	placebo
8.265	0	placebo
8.485	0	placebo
8.735	0	placebo
8.985	0	placebo
9.205	0	placebo
9.48	0	placebo
9.735	0	placebo
10.15	0	placebo
10.35	0	placebo
10.45	0	placebo
10.65	0	placebo
10.85	0	placebo
11	0	placebo
11.15	0	placebo
11.35	0	placebo
11.45	0	placebo
11.65	0	placebo
11.85	0	placebo
12.35	0	placebo
12.65	0	placebo
12.95	0	placebo
13.35	0	placebo
13.7	0	placebo
14.45	0	placebo
14.95	0	placebo
15.45	0	placebo
16.35	0	placebo
16.6	0	placebo
17.05	0	placebo
17.35	0	placebo
17.75	0	placebo
18.45	0	placebo
18.85	0	placebo
19.25	0	placebo
19.65	0	placebo
20.95	0	placebo
22.95	0	placebo
24.35	0	placebo
24.75	0	placebo
25.15	0	placebo
25.55	0	placebo
26.65	0	placebo
27.35	0	placebo
30.65	0	placebo
31.35	0	placebo
32.35	0	placebo
32.65	0	placebo
33.05	0	placebo
33.35	0	placebo
33.75	0	placebo
34.45	0	placebo
34.75	0	placebo
35.05	0	placebo
35.35	0	placebo
35.65	0	placebo
38.45	0	placebo
38.95	0	placebo
39.45	0	placebo
40.65	0	placebo
41.35	0	placebo
42.95	0	placebo
46.95	0	placebo
48.95	0	placebo
50.45	0	placebo
50.95	0	placebo
51.5	0	placebo
54.55	0	placebo
