## Supplementary data files for "Cancer patient survival can be accurately parameterized, revealing time-dependent therapeutic effects and doubling the precision of small trials": BOLERO2_1.csv

Time	Event	Arm
0.495	1	eve_exe
0.949	1	eve_exe
1.04	1	eve_exe
1.12	1	eve_exe
1.17	1	eve_exe
1.23	1	eve_exe
1.39	1	eve_exe
1.78	1	eve_exe
2.4	1	eve_exe
2.4	1	eve_exe
2.76	1	eve_exe
2.91	1	eve_exe
3.06	1	eve_exe
3.06	1	eve_exe
3.16	1	eve_exe
3.34	1	eve_exe
3.55	1	eve_exe
3.78	1	eve_exe
3.78	1	eve_exe
3.9	1	eve_exe
3.96	1	eve_exe
4.09	1	eve_exe
4.51	1	eve_exe
4.62	1	eve_exe
4.74	1	eve_exe
5.1	1	eve_exe
5.21	1	eve_exe
5.4	1	eve_exe
5.55	1	eve_exe
5.62	1	eve_exe
5.66	1	eve_exe
5.66	1	eve_exe
5.87	1	eve_exe
5.97	1	eve_exe
6.03	1	eve_exe
6.08	1	eve_exe
6.11	1	eve_exe
6.11	1	eve_exe
6.53	1	eve_exe
6.64	1	eve_exe
6.93	1	eve_exe
6.96	1	eve_exe
7.07	1	eve_exe
7.66	1	eve_exe
7.76	1	eve_exe
7.99	1	eve_exe
7.99	1	eve_exe
8.3	1	eve_exe
8.36	1	eve_exe
8.54	1	eve_exe
8.85	1	eve_exe
9.02	1	eve_exe
9.44	1	eve_exe
9.57	1	eve_exe
9.71	1	eve_exe
9.77	1	eve_exe
9.84	1	eve_exe
10	1	eve_exe
10.3	1	eve_exe
10.3	1	eve_exe
10.4	1	eve_exe
10.4	1	eve_exe
10.5	1	eve_exe
10.6	1	eve_exe
10.7	1	eve_exe
10.7	1	eve_exe
10.8	1	eve_exe
10.9	1	eve_exe
11	1	eve_exe
11.1	1	eve_exe
11.1	1	eve_exe
11.3	1	eve_exe
11.3	1	eve_exe
11.4	1	eve_exe
11.4	1	eve_exe
11.5	1	eve_exe
11.5	1	eve_exe
11.5	1	eve_exe
11.6	1	eve_exe
11.6	1	eve_exe
11.7	1	eve_exe
11.9	1	eve_exe
11.9	1	eve_exe
12	1	eve_exe
12.2	1	eve_exe
12.2	1	eve_exe
12.4	1	eve_exe
12.6	1	eve_exe
12.6	1	eve_exe
12.7	1	eve_exe
12.7	1	eve_exe
12.7	1	eve_exe
12.8	1	eve_exe
12.9	1	eve_exe
12.9	1	eve_exe
13	1	eve_exe
13.1	1	eve_exe
13.2	1	eve_exe
13.4	1	eve_exe
13.5	1	eve_exe
13.5	1	eve_exe
13.6	1	eve_exe
13.7	1	eve_exe
13.9	1	eve_exe
14	1	eve_exe
14.1	1	eve_exe
14.1	1	eve_exe
14.1	1	eve_exe
14.2	1	eve_exe
14.2	1	eve_exe
14.3	1	eve_exe
14.5	1	eve_exe
15	1	eve_exe
15.2	1	eve_exe
15.5	1	eve_exe
15.6	1	eve_exe
15.7	1	eve_exe
15.8	1	eve_exe
15.9	1	eve_exe
16.3	1	eve_exe
16.4	1	eve_exe
16.5	1	eve_exe
16.5	1	eve_exe
16.5	1	eve_exe
16.6	1	eve_exe
16.8	1	eve_exe
16.8	1	eve_exe
17	1	eve_exe
17.1	1	eve_exe
17.2	1	eve_exe
17.4	1	eve_exe
17.5	1	eve_exe
17.5	1	eve_exe
17.8	1	eve_exe
17.9	1	eve_exe
18	1	eve_exe
18	1	eve_exe
18.1	1	eve_exe
18.3	1	eve_exe
18.7	1	eve_exe
18.9	1	eve_exe
19.1	1	eve_exe
19.2	1	eve_exe
19.2	1	eve_exe
19.2	1	eve_exe
19.3	1	eve_exe
19.4	1	eve_exe
19.4	1	eve_exe
19.6	1	eve_exe
19.8	1	eve_exe
19.9	1	eve_exe
20	1	eve_exe
20.2	1	eve_exe
20.2	1	eve_exe
20.3	1	eve_exe
20.9	1	eve_exe
21	1	eve_exe
21.1	1	eve_exe
21.3	1	eve_exe
21.8	1	eve_exe
21.9	1	eve_exe
21.9	1	eve_exe
22.1	1	eve_exe
22.3	1	eve_exe
22.6	1	eve_exe
22.7	1	eve_exe
22.8	1	eve_exe
22.9	1	eve_exe
23.1	1	eve_exe
23.1	1	eve_exe
23.5	1	eve_exe
23.5	1	eve_exe
23.8	1	eve_exe
23.9	1	eve_exe
24.4	1	eve_exe
24.4	1	eve_exe
24.5	1	eve_exe
24.9	1	eve_exe
25	1	eve_exe
25.1	1	eve_exe
25.1	1	eve_exe
25.1	1	eve_exe
25.2	1	eve_exe
25.2	1	eve_exe
25.4	1	eve_exe
25.4	1	eve_exe
25.5	1	eve_exe
25.6	1	eve_exe
26	1	eve_exe
26.2	1	eve_exe
26.3	1	eve_exe
26.6	1	eve_exe
26.6	1	eve_exe
27.1	1	eve_exe
27.1	1	eve_exe
27.4	1	eve_exe
27.4	1	eve_exe
27.4	1	eve_exe
27.5	1	eve_exe
27.5	1	eve_exe
27.7	1	eve_exe
27.7	1	eve_exe
27.8	1	eve_exe
28	1	eve_exe
28.1	1	eve_exe
28.1	1	eve_exe
28.1	1	eve_exe
28.1	1	eve_exe
28.4	1	eve_exe
28.6	1	eve_exe
28.7	1	eve_exe
28.7	1	eve_exe
29	1	eve_exe
29.1	1	eve_exe
29.2	1	eve_exe
29.3	1	eve_exe
29.4	1	eve_exe
30	1	eve_exe
30.1	1	eve_exe
30.1	1	eve_exe
30.2	1	eve_exe
30.2	1	eve_exe
30.8	1	eve_exe
31	1	eve_exe
31.2	1	eve_exe
31.5	1	eve_exe
31.5	1	eve_exe
31.7	1	eve_exe
32	1	eve_exe
32	1	eve_exe
32	1	eve_exe
32.2	1	eve_exe
32.9	1	eve_exe
32.9	1	eve_exe
33.4	1	eve_exe
33.7	1	eve_exe
33.7	1	eve_exe
33.9	1	eve_exe
34.3	1	eve_exe
34.3	1	eve_exe
34.5	1	eve_exe
34.5	1	eve_exe
34.7	1	eve_exe
35.2	1	eve_exe
35.4	1	eve_exe
35.5	1	eve_exe
36.1	1	eve_exe
36.2	1	eve_exe
36.3	1	eve_exe
36.3	1	eve_exe
36.6	1	eve_exe
38.4	1	eve_exe
38.8	1	eve_exe
39.2	1	eve_exe
39.6	1	eve_exe
39.6	1	eve_exe
39.6	1	eve_exe
39.8	1	eve_exe
40.3	1	eve_exe
41.2	1	eve_exe
41.5	1	eve_exe
42.4	1	eve_exe
43	1	eve_exe
43.5	1	eve_exe
43.6	1	eve_exe
44.5	1	eve_exe
44.9	1	eve_exe
46.2	1	eve_exe
0.31	0	eve_exe
0.585	0	eve_exe
0.9015	0	eve_exe
1.2	0	eve_exe
1.56	0	eve_exe
1.825	0	eve_exe
2.26	0	eve_exe
2.51	0	eve_exe
2.695	0	eve_exe
2.855	0	eve_exe
2.95	0	eve_exe
3.13	0	eve_exe
3.3	0	eve_exe
3.515	0	eve_exe
3.655	0	eve_exe
3.87	0	eve_exe
4.295	0	eve_exe
4.58	0	eve_exe
4.9	0	eve_exe
5.155	0	eve_exe
5.475	0	eve_exe
5.735	0	eve_exe
6.68	0	eve_exe
7.405	0	eve_exe
8.415	0	eve_exe
8.77	0	eve_exe
9.045	0	eve_exe
9.4	0	eve_exe
9.67	0	eve_exe
12.35	0	eve_exe
12.65	0	eve_exe
12.95	0	eve_exe
13.35	0	eve_exe
13.65	0	eve_exe
14.65	0	eve_exe
15.4	0	eve_exe
16.45	0	eve_exe
16.95	0	eve_exe
17.45	0	eve_exe
18.45	0	eve_exe
18.95	0	eve_exe
19.5	0	eve_exe
20.65	0	eve_exe
21.35	0	eve_exe
23	0	eve_exe
24.35	0	eve_exe
24.75	0	eve_exe
25.15	0	eve_exe
25.55	0	eve_exe
26.95	0	eve_exe
28.65	0	eve_exe
29.35	0	eve_exe
30.15	0	eve_exe
30.35	0	eve_exe
30.65	0	eve_exe
30.65	0	eve_exe
30.95	0	eve_exe
31.15	0	eve_exe
31.35	0	eve_exe
31.55	0	eve_exe
31.75	0	eve_exe
32.05	0	eve_exe
32.15	0	eve_exe
32.15	0	eve_exe
32.3	0	eve_exe
32.3	0	eve_exe
32.3	0	eve_exe
32.5	0	eve_exe
32.5	0	eve_exe
32.5	0	eve_exe
32.65	0	eve_exe
32.65	0	eve_exe
32.8	0	eve_exe
32.8	0	eve_exe
32.8	0	eve_exe
32.95	0	eve_exe
33.1	0	eve_exe
33.1	0	eve_exe
33.1	0	eve_exe
33.3	0	eve_exe
33.3	0	eve_exe
33.3	0	eve_exe
33.3	0	eve_exe
33.5	0	eve_exe
33.5	0	eve_exe
33.5	0	eve_exe
33.65	0	eve_exe
33.75	0	eve_exe
33.75	0	eve_exe
33.85	0	eve_exe
34	0	eve_exe
34	0	eve_exe
34	0	eve_exe
34.2	0	eve_exe
34.2	0	eve_exe
34.2	0	eve_exe
34.35	0	eve_exe
34.45	0	eve_exe
34.45	0	eve_exe
34.55	0	eve_exe
34.65	0	eve_exe
34.65	0	eve_exe
34.75	0	eve_exe
34.85	0	eve_exe
34.85	0	eve_exe
35	0	eve_exe
35	0	eve_exe
35	0	eve_exe
35.15	0	eve_exe
35.3	0	eve_exe
35.3	0	eve_exe
35.3	0	eve_exe
35.45	0	eve_exe
35.45	0	eve_exe
35.55	0	eve_exe
35.65	0	eve_exe
35.65	0	eve_exe
35.75	0	eve_exe
35.85	0	eve_exe
35.85	0	eve_exe
35.95	0	eve_exe
36.05	0	eve_exe
36.15	0	eve_exe
36.25	0	eve_exe
36.35	0	eve_exe
36.5	0	eve_exe
36.5	0	eve_exe
36.65	0	eve_exe
36.65	0	eve_exe
36.75	0	eve_exe
36.85	0	eve_exe
36.95	0	eve_exe
37.05	0	eve_exe
37.15	0	eve_exe
37.25	0	eve_exe
37.35	0	eve_exe
37.35	0	eve_exe
37.45	0	eve_exe
37.55	0	eve_exe
37.65	0	eve_exe
37.75	0	eve_exe
37.85	0	eve_exe
37.95	0	eve_exe
38.05	0	eve_exe
38.15	0	eve_exe
38.3	0	eve_exe
38.3	0	eve_exe
38.3	0	eve_exe
38.5	0	eve_exe
38.5	0	eve_exe
38.5	0	eve_exe
38.65	0	eve_exe
38.75	0	eve_exe
38.85	0	eve_exe
38.85	0	eve_exe
38.95	0	eve_exe
39.05	0	eve_exe
39.15	0	eve_exe
39.15	0	eve_exe
39.25	0	eve_exe
39.35	0	eve_exe
39.5	0	eve_exe
39.5	0	eve_exe
39.5	0	eve_exe
39.65	0	eve_exe
39.75	0	eve_exe
39.75	0	eve_exe
39.85	0	eve_exe
39.95	0	eve_exe
40.2	0	eve_exe
40.2	0	eve_exe
40.4	0	eve_exe
40.4	0	eve_exe
40.55	0	eve_exe
40.7	0	eve_exe
40.9	0	eve_exe
40.9	0	eve_exe
41.1	0	eve_exe
41.1	0	eve_exe
41.25	0	eve_exe
41.4	0	eve_exe
41.6	0	eve_exe
41.6	0	eve_exe
41.75	0	eve_exe
41.85	0	eve_exe
42.1	0	eve_exe
42.3	0	eve_exe
42.5	0	eve_exe
42.65	0	eve_exe
42.75	0	eve_exe
42.9	0	eve_exe
43.05	0	eve_exe
43.35	0	eve_exe
43.35	0	eve_exe
43.55	0	eve_exe
43.65	0	eve_exe
43.9	0	eve_exe
44.15	0	eve_exe
44.35	0	eve_exe
44.55	0	eve_exe
44.7	0	eve_exe
44.95	0	eve_exe
45.1	0	eve_exe
45.25	0	eve_exe
45.45	0	eve_exe
45.6	0	eve_exe
45.85	0	eve_exe
46.1	0	eve_exe
46.35	0	eve_exe
46.55	0	eve_exe
46.75	0	eve_exe
46.95	0	eve_exe
47.15	0	eve_exe
47.35	0	eve_exe
47.55	0	eve_exe
47.75	0	eve_exe
48.55	0	eve_exe
0.484	1	pbo_exe
0.887	1	pbo_exe
1.38	1	pbo_exe
2.04	1	pbo_exe
2.5	1	pbo_exe
2.64	1	pbo_exe
2.81	1	pbo_exe
2.81	1	pbo_exe
3.02	1	pbo_exe
3.48	1	pbo_exe
3.59	1	pbo_exe
3.93	1	pbo_exe
3.93	1	pbo_exe
3.96	1	pbo_exe
4.19	1	pbo_exe
4.67	1	pbo_exe
5.13	1	pbo_exe
5.27	1	pbo_exe
5.34	1	pbo_exe
5.45	1	pbo_exe
5.81	1	pbo_exe
5.96	1	pbo_exe
6.48	1	pbo_exe
6.54	1	pbo_exe
6.66	1	pbo_exe
6.77	1	pbo_exe
7.08	1	pbo_exe
7.23	1	pbo_exe
7.55	1	pbo_exe
7.61	1	pbo_exe
7.72	1	pbo_exe
8.47	1	pbo_exe
9.06	1	pbo_exe
9.1	1	pbo_exe
9.21	1	pbo_exe
9.63	1	pbo_exe
9.67	1	pbo_exe
9.76	1	pbo_exe
10.1	1	pbo_exe
10.2	1	pbo_exe
10.4	1	pbo_exe
10.7	1	pbo_exe
10.9	1	pbo_exe
11	1	pbo_exe
11	1	pbo_exe
11.1	1	pbo_exe
11.3	1	pbo_exe
11.5	1	pbo_exe
11.6	1	pbo_exe
11.9	1	pbo_exe
12	1	pbo_exe
12.6	1	pbo_exe
12.9	1	pbo_exe
13	1	pbo_exe
13.3	1	pbo_exe
13.5	1	pbo_exe
13.5	1	pbo_exe
13.6	1	pbo_exe
13.6	1	pbo_exe
13.6	1	pbo_exe
13.7	1	pbo_exe
13.8	1	pbo_exe
14.1	1	pbo_exe
14.2	1	pbo_exe
14.7	1	pbo_exe
15	1	pbo_exe
15.1	1	pbo_exe
15.3	1	pbo_exe
15.5	1	pbo_exe
15.6	1	pbo_exe
16	1	pbo_exe
16.1	1	pbo_exe
16.2	1	pbo_exe
16.4	1	pbo_exe
17.2	1	pbo_exe
17.3	1	pbo_exe
17.3	1	pbo_exe
17.8	1	pbo_exe
17.9	1	pbo_exe
18.1	1	pbo_exe
18.3	1	pbo_exe
19.1	1	pbo_exe
19.4	1	pbo_exe
19.6	1	pbo_exe
19.8	1	pbo_exe
19.9	1	pbo_exe
19.9	1	pbo_exe
20.1	1	pbo_exe
20.3	1	pbo_exe
20.3	1	pbo_exe
20.4	1	pbo_exe
20.5	1	pbo_exe
20.5	1	pbo_exe
20.6	1	pbo_exe
20.7	1	pbo_exe
20.9	1	pbo_exe
21	1	pbo_exe
21.3	1	pbo_exe
21.7	1	pbo_exe
21.9	1	pbo_exe
22.6	1	pbo_exe
22.6	1	pbo_exe
22.8	1	pbo_exe
23	1	pbo_exe
23.1	1	pbo_exe
23.2	1	pbo_exe
23.8	1	pbo_exe
23.8	1	pbo_exe
24	1	pbo_exe
24.7	1	pbo_exe
24.8	1	pbo_exe
24.9	1	pbo_exe
25.2	1	pbo_exe
25.2	1	pbo_exe
25.3	1	pbo_exe
26.5	1	pbo_exe
26.7	1	pbo_exe
27.9	1	pbo_exe
28.5	1	pbo_exe
28.5	1	pbo_exe
29.2	1	pbo_exe
29.3	1	pbo_exe
29.7	1	pbo_exe
31.5	1	pbo_exe
32	1	pbo_exe
32.1	1	pbo_exe
32.4	1	pbo_exe
32.4	1	pbo_exe
32.8	1	pbo_exe
33.1	1	pbo_exe
33.1	1	pbo_exe
33.5	1	pbo_exe
34.4	1	pbo_exe
34.4	1	pbo_exe
35.5	1	pbo_exe
35.7	1	pbo_exe
35.8	1	pbo_exe
36	1	pbo_exe
36.5	1	pbo_exe
36.8	1	pbo_exe
38.5	1	pbo_exe
38.5	1	pbo_exe
40.3	1	pbo_exe
0.3255	0	pbo_exe
0.743	0	pbo_exe
1.22	0	pbo_exe
1.65	0	pbo_exe
3.105	0	pbo_exe
5.025	0	pbo_exe
7.005	0	pbo_exe
16.95	0	pbo_exe
21.05	0	pbo_exe
22.65	0	pbo_exe
23.35	0	pbo_exe
24.95	0	pbo_exe
28.65	0	pbo_exe
29.35	0	pbo_exe
30.45	0	pbo_exe
30.95	0	pbo_exe
31.45	0	pbo_exe
32.15	0	pbo_exe
32.3	0	pbo_exe
32.45	0	pbo_exe
32.6	0	pbo_exe
32.75	0	pbo_exe
32.85	0	pbo_exe
33	0	pbo_exe
33.15	0	pbo_exe
33.35	0	pbo_exe
33.35	0	pbo_exe
33.6	0	pbo_exe
33.75	0	pbo_exe
33.9	0	pbo_exe
34.1	0	pbo_exe
34.3	0	pbo_exe
34.3	0	pbo_exe
34.45	0	pbo_exe
34.7	0	pbo_exe
34.7	0	pbo_exe
34.7	0	pbo_exe
34.95	0	pbo_exe
35.05	0	pbo_exe
35.15	0	pbo_exe
35.35	0	pbo_exe
35.35	0	pbo_exe
35.55	0	pbo_exe
35.65	0	pbo_exe
35.75	0	pbo_exe
35.85	0	pbo_exe
36.1	0	pbo_exe
36.35	0	pbo_exe
36.45	0	pbo_exe
36.6	0	pbo_exe
36.75	0	pbo_exe
36.95	0	pbo_exe
37.05	0	pbo_exe
37.25	0	pbo_exe
37.35	0	pbo_exe
37.55	0	pbo_exe
37.65	0	pbo_exe
37.85	0	pbo_exe
38.25	0	pbo_exe
38.25	0	pbo_exe
38.25	0	pbo_exe
38.65	0	pbo_exe
38.85	0	pbo_exe
38.95	0	pbo_exe
39.15	0	pbo_exe
39.35	0	pbo_exe
39.45	0	pbo_exe
39.65	0	pbo_exe
39.85	0	pbo_exe
40.15	0	pbo_exe
40.35	0	pbo_exe
40.55	0	pbo_exe
40.75	0	pbo_exe
40.95	0	pbo_exe
41.15	0	pbo_exe
41.35	0	pbo_exe
41.55	0	pbo_exe
41.75	0	pbo_exe
42.15	0	pbo_exe
42.35	0	pbo_exe
42.55	0	pbo_exe
42.75	0	pbo_exe
42.95	0	pbo_exe
43.05	0	pbo_exe
43.25	0	pbo_exe
43.45	0	pbo_exe
43.65	0	pbo_exe
43.85	0	pbo_exe
44.45	0	pbo_exe
44.95	0	pbo_exe
45.45	0	pbo_exe
46.35	0	pbo_exe
46.75	0	pbo_exe
47.15	0	pbo_exe
47.55	0	pbo_exe
48.15	0	pbo_exe
