## Supplementary data files for "Cancer patient survival can be accurately parameterized, revealing time-dependent therapeutic effects and doubling the precision of small trials": BREC_2A.csv

Time	Event	Arm
0.223	1	control
0.223	1	control
0.464	1	control
0.464	1	control
0.598	1	control
0.759	1	control
0.759	1	control
0.813	1	control
1.16	1	control
1.16	1	control
1.16	1	control
1.17	1	control
1.17	1	control
1.17	1	control
1.17	1	control
1.18	1	control
1.26	1	control
1.26	1	control
1.26	1	control
1.27	1	control
1.27	1	control
1.29	1	control
1.33	1	control
1.38	1	control
1.39	1	control
1.47	1	control
1.5	1	control
1.5	1	control
1.58	1	control
1.66	1	control
1.75	1	control
1.79	1	control
1.84	1	control
1.88	1	control
2.05	1	control
2.07	1	control
2.14	1	control
2.38	1	control
2.41	1	control
2.42	1	control
2.45	1	control
2.51	1	control
2.56	1	control
2.66	1	control
2.85	1	control
3.15	1	control
3.25	1	control
3.41	1	control
3.41	1	control
3.95	1	control
4.11	1	control
4.19	1	control
4.19	1	control
4.51	1	control
4.51	1	control
5.05	1	control
5.05	1	control
5.3	1	control
5.31	1	control
5.4	1	control
5.44	1	control
5.44	1	control
5.45	1	control
5.45	1	control
5.49	1	control
5.49	1	control
5.49	1	control
5.52	1	control
5.54	1	control
5.54	1	control
5.65	1	control
5.71	1	control
5.84	1	control
5.88	1	control
5.96	1	control
6.29	1	control
6.34	1	control
6.4	1	control
6.47	1	control
6.68	1	control
6.84	1	control
6.84	1	control
6.94	1	control
6.94	1	control
7.04	1	control
7.04	1	control
7.31	1	control
7.47	1	control
7.7	1	control
7.91	1	control
8.09	1	control
8.23	1	control
8.32	1	control
8.59	1	control
8.69	1	control
8.98	1	control
9.22	1	control
9.92	1	control
10.2	1	control
10.5	1	control
11	1	control
11.2	1	control
11.7	1	control
11.9	1	control
13.1	1	control
15.4	1	control
17.7	1	control
19.6	1	control
0.3435	0	control
0.6785	0	control
0.9865	0	control
1.49	0	control
1.86	0	control
2.205	0	control
2.615	0	control
3.025	0	control
3.365	0	control
3.67	0	control
4.15	0	control
4.43	0	control
4.955	0	control
5.225	0	control
5.63	0	control
6.61	0	control
7.345	0	control
8	0	control
8.67	0	control
9.355	0	control
9.985	0	control
10.65	0	control
11.35	0	control
13.15	0	control
14.35	0	control
15.55	0	control
16.75	0	control
19.15	0	control
20.25	0	control
21.55	0	control
22.75	0	control
44.95	0	control
47.9	0	control
0.131	1	experimental
0.131	1	experimental
0.323	1	experimental
0.46	1	experimental
0.569	1	experimental
0.569	1	experimental
0.734	1	experimental
0.734	1	experimental
0.734	1	experimental
0.843	1	experimental
0.925	1	experimental
0.925	1	experimental
0.925	1	experimental
0.925	1	experimental
1.14	1	experimental
1.14	1	experimental
1.14	1	experimental
1.25	1	experimental
1.25	1	experimental
1.25	1	experimental
1.25	1	experimental
1.25	1	experimental
1.25	1	experimental
1.29	1	experimental
1.29	1	experimental
1.29	1	experimental
1.29	1	experimental
1.29	1	experimental
1.3	1	experimental
1.4	1	experimental
1.4	1	experimental
1.41	1	experimental
1.49	1	experimental
1.5	1	experimental
1.56	1	experimental
1.59	1	experimental
1.63	1	experimental
1.64	1	experimental
1.82	1	experimental
1.9	1	experimental
1.9	1	experimental
1.91	1	experimental
1.99	1	experimental
1.99	1	experimental
2.32	1	experimental
2.33	1	experimental
2.46	1	experimental
2.47	1	experimental
3.11	1	experimental
3.22	1	experimental
3.22	1	experimental
3.26	1	experimental
3.26	1	experimental
3.31	1	experimental
3.5	1	experimental
3.59	1	experimental
3.65	1	experimental
3.81	1	experimental
3.95	1	experimental
3.96	1	experimental
4.18	1	experimental
4.3	1	experimental
4.37	1	experimental
4.48	1	experimental
4.48	1	experimental
4.59	1	experimental
4.64	1	experimental
4.73	1	experimental
5.08	1	experimental
5.16	1	experimental
5.29	1	experimental
5.3	1	experimental
5.38	1	experimental
5.45	1	experimental
5.45	1	experimental
5.45	1	experimental
5.46	1	experimental
5.46	1	experimental
5.46	1	experimental
5.55	1	experimental
5.75	1	experimental
5.8	1	experimental
6.02	1	experimental
6.34	1	experimental
6.52	1	experimental
6.94	1	experimental
7.03	1	experimental
7.47	1	experimental
7.54	1	experimental
7.54	1	experimental
7.91	1	experimental
7.95	1	experimental
8.03	1	experimental
8.88	1	experimental
9.15	1	experimental
9.24	1	experimental
9.42	1	experimental
10.3	1	experimental
10.4	1	experimental
10.9	1	experimental
11.1	1	experimental
11.1	1	experimental
11.2	1	experimental
11.2	1	experimental
11.5	1	experimental
13.4	1	experimental
14.8	1	experimental
16.5	1	experimental
18.3	1	experimental
0.227	0	experimental
0.6515	0	experimental
0.884	0	experimental
1.195	0	experimental
1.45	0	experimental
1.715	0	experimental
2.075	0	experimental
2.295	0	experimental
2.59	0	experimental
2.815	0	experimental
3.165	0	experimental
3.46	0	experimental
3.735	0	experimental
4.015	0	experimental
4.24	0	experimental
4.535	0	experimental
4.895	0	experimental
5.12	0	experimental
5.44	0	experimental
5.71	0	experimental
7.505	0	experimental
8.95	0	experimental
10.55	0	experimental
14.95	0	experimental
25.95	0	experimental
27.95	0	experimental
31.55	0	experimental
