## Supplementary data files for "Cancer patient survival can be accurately parameterized, revealing time-dependent therapeutic effects and doubling the precision of small trials": BREC_2C.csv

Time	Event	Arm
0.56	1	control
0.682	1	control
1.7	1	control
1.86	1	control
2.01	1	control
2.05	1	control
2.24	1	control
2.24	1	control
2.32	1	control
2.71	1	control
2.78	1	control
2.85	1	control
3.39	1	control
3.81	1	control
4.16	1	control
4.76	1	control
5.81	1	control
5.87	1	control
6.29	1	control
6.82	1	control
6.95	1	control
7.55	1	control
8.53	1	control
9.26	1	control
9.5	1	control
10.1	1	control
11	1	control
16	1	control
13.45	0	control
15.45	0	control
16.45	0	control
1.04	1	experimental
1.06	1	experimental
1.09	1	experimental
1.1	1	experimental
1.1	1	experimental
1.33	1	experimental
1.35	1	experimental
1.35	1	experimental
1.43	1	experimental
1.48	1	experimental
1.49	1	experimental
1.55	1	experimental
1.62	1	experimental
1.63	1	experimental
1.74	1	experimental
1.79	1	experimental
1.86	1	experimental
1.96	1	experimental
1.96	1	experimental
2.02	1	experimental
2.03	1	experimental
2.03	1	experimental
2.08	1	experimental
2.14	1	experimental
2.19	1	experimental
2.24	1	experimental
2.26	1	experimental
2.27	1	experimental
2.32	1	experimental
2.43	1	experimental
2.5	1	experimental
2.59	1	experimental
2.61	1	experimental
2.7	1	experimental
2.74	1	experimental
2.78	1	experimental
2.95	1	experimental
3.05	1	experimental
3.06	1	experimental
3.45	1	experimental
3.47	1	experimental
3.57	1	experimental
3.78	1	experimental
3.79	1	experimental
3.79	1	experimental
3.89	1	experimental
3.9	1	experimental
4.14	1	experimental
4.28	1	experimental
4.6	1	experimental
5.03	1	experimental
5.34	1	experimental
5.6	1	experimental
5.89	1	experimental
6.36	1	experimental
6.42	1	experimental
7.06	1	experimental
7.15	1	experimental
7.16	1	experimental
7.6	1	experimental
8.11	1	experimental
8.33	1	experimental
8.62	1	experimental
8.81	1	experimental
8.95	1	experimental
9.66	1	experimental
10.5	1	experimental
10.9	1	experimental
11	1	experimental
11.8	1	experimental
12.8	1	experimental
13.8	1	experimental
14.5	1	experimental
14.9	1	experimental
16.6	1	experimental
17	1	experimental
18.6	1	experimental
20.3	1	experimental
21.7	1	experimental
21.8	1	experimental
22.1	1	experimental
0.6765	0	experimental
1.34	0	experimental
1.99	0	experimental
2.64	0	experimental
3.33	0	experimental
3.99	0	experimental
4.655	0	experimental
5.32	0	experimental
9	0	experimental
14.95	0	experimental
24	0	experimental
24	0	experimental
