## Supplementary data files for "Cancer patient survival can be accurately parameterized, revealing time-dependent therapeutic effects and doubling the precision of small trials": CA184043_2A.csv

Time	Event	Arm
0.255	1	ipilimumab
0.345	1	ipilimumab
0.397	1	ipilimumab
0.422	1	ipilimumab
0.613	1	ipilimumab
0.646	1	ipilimumab
0.761	1	ipilimumab
1.04	1	ipilimumab
1.09	1	ipilimumab
1.09	1	ipilimumab
1.15	1	ipilimumab
1.21	1	ipilimumab
1.27	1	ipilimumab
1.29	1	ipilimumab
1.33	1	ipilimumab
1.34	1	ipilimumab
1.39	1	ipilimumab
1.43	1	ipilimumab
1.51	1	ipilimumab
1.51	1	ipilimumab
1.53	1	ipilimumab
1.53	1	ipilimumab
1.54	1	ipilimumab
1.54	1	ipilimumab
1.56	1	ipilimumab
1.64	1	ipilimumab
1.67	1	ipilimumab
1.75	1	ipilimumab
1.77	1	ipilimumab
1.8	1	ipilimumab
1.81	1	ipilimumab
1.85	1	ipilimumab
1.91	1	ipilimumab
1.96	1	ipilimumab
1.97	1	ipilimumab
2.07	1	ipilimumab
2.09	1	ipilimumab
2.13	1	ipilimumab
2.17	1	ipilimumab
2.22	1	ipilimumab
2.25	1	ipilimumab
2.38	1	ipilimumab
2.43	1	ipilimumab
2.45	1	ipilimumab
2.51	1	ipilimumab
2.54	1	ipilimumab
2.65	1	ipilimumab
2.65	1	ipilimumab
2.72	1	ipilimumab
2.72	1	ipilimumab
2.78	1	ipilimumab
2.78	1	ipilimumab
2.82	1	ipilimumab
2.89	1	ipilimumab
2.92	1	ipilimumab
2.97	1	ipilimumab
2.99	1	ipilimumab
3.02	1	ipilimumab
3.12	1	ipilimumab
3.16	1	ipilimumab
3.23	1	ipilimumab
3.28	1	ipilimumab
3.29	1	ipilimumab
3.33	1	ipilimumab
3.37	1	ipilimumab
3.37	1	ipilimumab
3.38	1	ipilimumab
3.41	1	ipilimumab
3.45	1	ipilimumab
3.45	1	ipilimumab
3.48	1	ipilimumab
3.63	1	ipilimumab
3.65	1	ipilimumab
3.68	1	ipilimumab
3.71	1	ipilimumab
3.79	1	ipilimumab
3.82	1	ipilimumab
3.84	1	ipilimumab
3.88	1	ipilimumab
3.88	1	ipilimumab
3.9	1	ipilimumab
3.94	1	ipilimumab
3.95	1	ipilimumab
3.95	1	ipilimumab
4.01	1	ipilimumab
4.09	1	ipilimumab
4.12	1	ipilimumab
4.24	1	ipilimumab
4.24	1	ipilimumab
4.26	1	ipilimumab
4.28	1	ipilimumab
4.31	1	ipilimumab
4.36	1	ipilimumab
4.38	1	ipilimumab
4.43	1	ipilimumab
4.49	1	ipilimumab
4.52	1	ipilimumab
4.57	1	ipilimumab
4.57	1	ipilimumab
4.62	1	ipilimumab
4.62	1	ipilimumab
4.66	1	ipilimumab
4.75	1	ipilimumab
4.89	1	ipilimumab
4.9	1	ipilimumab
4.92	1	ipilimumab
4.96	1	ipilimumab
4.96	1	ipilimumab
5.05	1	ipilimumab
5.06	1	ipilimumab
5.08	1	ipilimumab
5.08	1	ipilimumab
5.14	1	ipilimumab
5.14	1	ipilimumab
5.16	1	ipilimumab
5.21	1	ipilimumab
5.3	1	ipilimumab
5.44	1	ipilimumab
5.51	1	ipilimumab
5.53	1	ipilimumab
5.65	1	ipilimumab
5.69	1	ipilimumab
5.86	1	ipilimumab
5.88	1	ipilimumab
5.9	1	ipilimumab
5.93	1	ipilimumab
5.96	1	ipilimumab
5.99	1	ipilimumab
6.08	1	ipilimumab
6.14	1	ipilimumab
6.15	1	ipilimumab
6.18	1	ipilimumab
6.26	1	ipilimumab
6.29	1	ipilimumab
6.37	1	ipilimumab
6.42	1	ipilimumab
6.42	1	ipilimumab
6.47	1	ipilimumab
6.55	1	ipilimumab
6.55	1	ipilimumab
6.57	1	ipilimumab
6.81	1	ipilimumab
6.87	1	ipilimumab
6.87	1	ipilimumab
6.88	1	ipilimumab
6.91	1	ipilimumab
6.91	1	ipilimumab
6.98	1	ipilimumab
7.09	1	ipilimumab
7.2	1	ipilimumab
7.32	1	ipilimumab
7.4	1	ipilimumab
7.46	1	ipilimumab
7.47	1	ipilimumab
7.73	1	ipilimumab
7.77	1	ipilimumab
7.82	1	ipilimumab
7.9	1	ipilimumab
8.17	1	ipilimumab
8.25	1	ipilimumab
8.31	1	ipilimumab
8.33	1	ipilimumab
8.49	1	ipilimumab
8.53	1	ipilimumab
8.6	1	ipilimumab
8.75	1	ipilimumab
8.84	1	ipilimumab
8.96	1	ipilimumab
9	1	ipilimumab
9.32	1	ipilimumab
9.37	1	ipilimumab
9.43	1	ipilimumab
9.45	1	ipilimumab
9.49	1	ipilimumab
9.64	1	ipilimumab
9.7	1	ipilimumab
9.83	1	ipilimumab
9.85	1	ipilimumab
9.87	1	ipilimumab
9.89	1	ipilimumab
9.96	1	ipilimumab
10.2	1	ipilimumab
10.4	1	ipilimumab
10.5	1	ipilimumab
10.5	1	ipilimumab
10.5	1	ipilimumab
10.6	1	ipilimumab
10.6	1	ipilimumab
10.9	1	ipilimumab
10.9	1	ipilimumab
11	1	ipilimumab
11.2	1	ipilimumab
11.2	1	ipilimumab
11.4	1	ipilimumab
11.5	1	ipilimumab
11.6	1	ipilimumab
11.6	1	ipilimumab
11.7	1	ipilimumab
11.8	1	ipilimumab
11.9	1	ipilimumab
11.9	1	ipilimumab
12	1	ipilimumab
12.2	1	ipilimumab
12.3	1	ipilimumab
12.4	1	ipilimumab
12.5	1	ipilimumab
12.5	1	ipilimumab
12.6	1	ipilimumab
12.7	1	ipilimumab
13	1	ipilimumab
13.2	1	ipilimumab
13.2	1	ipilimumab
13.3	1	ipilimumab
13.7	1	ipilimumab
14.2	1	ipilimumab
14.4	1	ipilimumab
14.5	1	ipilimumab
14.6	1	ipilimumab
14.9	1	ipilimumab
15	1	ipilimumab
15.2	1	ipilimumab
15.3	1	ipilimumab
15.4	1	ipilimumab
15.5	1	ipilimumab
15.7	1	ipilimumab
16	1	ipilimumab
16.1	1	ipilimumab
16.2	1	ipilimumab
16.2	1	ipilimumab
16.3	1	ipilimumab
16.4	1	ipilimumab
16.5	1	ipilimumab
16.5	1	ipilimumab
16.7	1	ipilimumab
17.1	1	ipilimumab
17.5	1	ipilimumab
17.6	1	ipilimumab
17.7	1	ipilimumab
18	1	ipilimumab
18.2	1	ipilimumab
18.3	1	ipilimumab
18.7	1	ipilimumab
19.2	1	ipilimumab
19.3	1	ipilimumab
19.4	1	ipilimumab
20.3	1	ipilimumab
20.6	1	ipilimumab
20.7	1	ipilimumab
21.4	1	ipilimumab
22.1	1	ipilimumab
22.1	1	ipilimumab
22.2	1	ipilimumab
22.4	1	ipilimumab
22.8	1	ipilimumab
23.6	1	ipilimumab
24.1	1	ipilimumab
24.2	1	ipilimumab
24.6	1	ipilimumab
25.8	1	ipilimumab
26.3	1	ipilimumab
26.9	1	ipilimumab
28.4	1	ipilimumab
29.2	1	ipilimumab
29.8	1	ipilimumab
31.2	1	ipilimumab
0.6615	0	ipilimumab
1.335	0	ipilimumab
2.325	0	ipilimumab
2.67	0	ipilimumab
3.005	0	ipilimumab
3.35	0	ipilimumab
3.665	0	ipilimumab
4.405	0	ipilimumab
4.825	0	ipilimumab
5.225	0	ipilimumab
5.635	0	ipilimumab
6.695	0	ipilimumab
7.34	0	ipilimumab
8.195	0	ipilimumab
8.375	0	ipilimumab
8.545	0	ipilimumab
8.7	0	ipilimumab
8.92	0	ipilimumab
9.07	0	ipilimumab
9.275	0	ipilimumab
9.47	0	ipilimumab
9.63	0	ipilimumab
9.81	0	ipilimumab
10.05	0	ipilimumab
10.15	0	ipilimumab
10.25	0	ipilimumab
10.35	0	ipilimumab
10.45	0	ipilimumab
10.55	0	ipilimumab
10.65	0	ipilimumab
10.8	0	ipilimumab
10.8	0	ipilimumab
10.95	0	ipilimumab
11.05	0	ipilimumab
11.15	0	ipilimumab
11.25	0	ipilimumab
11.35	0	ipilimumab
11.45	0	ipilimumab
11.55	0	ipilimumab
11.65	0	ipilimumab
11.75	0	ipilimumab
11.85	0	ipilimumab
11.95	0	ipilimumab
12.15	0	ipilimumab
12.35	0	ipilimumab
12.45	0	ipilimumab
12.65	0	ipilimumab
12.85	0	ipilimumab
12.95	0	ipilimumab
13.15	0	ipilimumab
13.35	0	ipilimumab
13.45	0	ipilimumab
13.65	0	ipilimumab
13.85	0	ipilimumab
14.1	0	ipilimumab
14.35	0	ipilimumab
14.45	0	ipilimumab
14.65	0	ipilimumab
14.75	0	ipilimumab
14.95	0	ipilimumab
15.05	0	ipilimumab
15.25	0	ipilimumab
15.35	0	ipilimumab
15.55	0	ipilimumab
15.65	0	ipilimumab
15.85	0	ipilimumab
16.15	0	ipilimumab
16.35	0	ipilimumab
16.55	0	ipilimumab
16.75	0	ipilimumab
16.95	0	ipilimumab
17.05	0	ipilimumab
17.25	0	ipilimumab
17.45	0	ipilimumab
17.65	0	ipilimumab
17.85	0	ipilimumab
18.15	0	ipilimumab
18.35	0	ipilimumab
18.55	0	ipilimumab
18.75	0	ipilimumab
18.95	0	ipilimumab
19.15	0	ipilimumab
19.35	0	ipilimumab
19.55	0	ipilimumab
19.75	0	ipilimumab
20.15	0	ipilimumab
20.25	0	ipilimumab
20.45	0	ipilimumab
20.55	0	ipilimumab
20.75	0	ipilimumab
20.85	0	ipilimumab
20.95	0	ipilimumab
21.15	0	ipilimumab
21.25	0	ipilimumab
21.45	0	ipilimumab
21.55	0	ipilimumab
21.8	0	ipilimumab
21.8	0	ipilimumab
22.15	0	ipilimumab
22.35	0	ipilimumab
22.55	0	ipilimumab
22.75	0	ipilimumab
22.95	0	ipilimumab
23.15	0	ipilimumab
23.35	0	ipilimumab
23.55	0	ipilimumab
23.75	0	ipilimumab
24.15	0	ipilimumab
24.35	0	ipilimumab
24.55	0	ipilimumab
24.75	0	ipilimumab
24.95	0	ipilimumab
25.15	0	ipilimumab
25.35	0	ipilimumab
25.55	0	ipilimumab
25.75	0	ipilimumab
26.25	0	ipilimumab
26.45	0	ipilimumab
26.75	0	ipilimumab
26.95	0	ipilimumab
27.25	0	ipilimumab
27.45	0	ipilimumab
27.75	0	ipilimumab
28.45	0	ipilimumab
28.95	0	ipilimumab
29.45	0	ipilimumab
30.35	0	ipilimumab
30.75	0	ipilimumab
31.15	0	ipilimumab
31.55	0	ipilimumab
32.95	0	ipilimumab
34.65	0	ipilimumab
35.35	0	ipilimumab
36.1	0	ipilimumab
1.06	1	placebo
1.06	1	placebo
1.22	1	placebo
1.22	1	placebo
1.22	1	placebo
1.35	1	placebo
1.35	1	placebo
1.47	1	placebo
1.47	1	placebo
1.47	1	placebo
1.77	1	placebo
1.77	1	placebo
1.77	1	placebo
1.77	1	placebo
1.77	1	placebo
2.07	1	placebo
2.07	1	placebo
2.07	1	placebo
2.2	1	placebo
2.42	1	placebo
2.42	1	placebo
2.46	1	placebo
2.46	1	placebo
2.65	1	placebo
2.65	1	placebo
2.65	1	placebo
2.89	1	placebo
2.89	1	placebo
2.89	1	placebo
3.12	1	placebo
3.12	1	placebo
3.12	1	placebo
3.12	1	placebo
3.12	1	placebo
3.12	1	placebo
3.17	1	placebo
3.37	1	placebo
3.37	1	placebo
3.37	1	placebo
3.37	1	placebo
3.59	1	placebo
3.59	1	placebo
3.59	1	placebo
3.77	1	placebo
3.77	1	placebo
3.77	1	placebo
3.77	1	placebo
3.77	1	placebo
3.89	1	placebo
3.89	1	placebo
3.89	1	placebo
3.89	1	placebo
3.89	1	placebo
3.89	1	placebo
3.89	1	placebo
3.95	1	placebo
3.95	1	placebo
4.16	1	placebo
4.16	1	placebo
4.27	1	placebo
4.27	1	placebo
4.39	1	placebo
4.39	1	placebo
4.52	1	placebo
4.52	1	placebo
4.52	1	placebo
4.64	1	placebo
4.64	1	placebo
4.74	1	placebo
4.74	1	placebo
4.83	1	placebo
4.83	1	placebo
4.83	1	placebo
4.94	1	placebo
4.94	1	placebo
4.94	1	placebo
4.94	1	placebo
4.94	1	placebo
5.1	1	placebo
5.1	1	placebo
5.19	1	placebo
5.19	1	placebo
5.19	1	placebo
5.26	1	placebo
5.35	1	placebo
5.35	1	placebo
5.35	1	placebo
5.35	1	placebo
5.35	1	placebo
5.38	1	placebo
5.57	1	placebo
5.57	1	placebo
5.57	1	placebo
5.57	1	placebo
5.57	1	placebo
5.64	1	placebo
5.64	1	placebo
5.64	1	placebo
5.64	1	placebo
5.64	1	placebo
5.66	1	placebo
5.85	1	placebo
5.85	1	placebo
5.85	1	placebo
5.85	1	placebo
5.85	1	placebo
6.09	1	placebo
6.09	1	placebo
6.09	1	placebo
6.09	1	placebo
6.09	1	placebo
6.31	1	placebo
6.31	1	placebo
6.31	1	placebo
6.46	1	placebo
6.46	1	placebo
6.46	1	placebo
6.46	1	placebo
6.46	1	placebo
6.46	1	placebo
6.62	1	placebo
6.62	1	placebo
6.62	1	placebo
6.62	1	placebo
6.62	1	placebo
6.81	1	placebo
6.81	1	placebo
6.81	1	placebo
6.81	1	placebo
6.81	1	placebo
6.86	1	placebo
6.86	1	placebo
6.97	1	placebo
6.97	1	placebo
6.97	1	placebo
7.14	1	placebo
7.14	1	placebo
7.14	1	placebo
7.14	1	placebo
7.14	1	placebo
7.23	1	placebo
7.23	1	placebo
7.23	1	placebo
7.23	1	placebo
7.23	1	placebo
7.36	1	placebo
7.36	1	placebo
7.36	1	placebo
7.36	1	placebo
7.36	1	placebo
7.36	1	placebo
7.36	1	placebo
7.36	1	placebo
7.49	1	placebo
7.49	1	placebo
7.49	1	placebo
7.49	1	placebo
7.49	1	placebo
7.49	1	placebo
7.72	1	placebo
7.72	1	placebo
7.72	1	placebo
7.8	1	placebo
7.8	1	placebo
8	1	placebo
8	1	placebo
8.28	1	placebo
8.28	1	placebo
8.28	1	placebo
8.28	1	placebo
8.28	1	placebo
8.52	1	placebo
8.52	1	placebo
8.52	1	placebo
8.61	1	placebo
8.61	1	placebo
8.9	1	placebo
8.96	1	placebo
9.16	1	placebo
9.16	1	placebo
9.52	1	placebo
9.52	1	placebo
9.52	1	placebo
9.62	1	placebo
9.74	1	placebo
9.74	1	placebo
9.84	1	placebo
9.84	1	placebo
9.99	1	placebo
9.99	1	placebo
9.99	1	placebo
10.1	1	placebo
10.1	1	placebo
10.1	1	placebo
10.1	1	placebo
10.1	1	placebo
10.1	1	placebo
10.2	1	placebo
10.2	1	placebo
10.2	1	placebo
10.2	1	placebo
10.3	1	placebo
10.3	1	placebo
10.7	1	placebo
10.9	1	placebo
10.9	1	placebo
10.9	1	placebo
10.9	1	placebo
11	1	placebo
11.2	1	placebo
11.2	1	placebo
11.2	1	placebo
11.3	1	placebo
11.4	1	placebo
11.4	1	placebo
11.5	1	placebo
11.5	1	placebo
11.5	1	placebo
11.7	1	placebo
11.8	1	placebo
11.9	1	placebo
11.9	1	placebo
11.9	1	placebo
12	1	placebo
12	1	placebo
12.1	1	placebo
12.2	1	placebo
12.2	1	placebo
12.4	1	placebo
12.4	1	placebo
12.8	1	placebo
12.8	1	placebo
12.8	1	placebo
13.1	1	placebo
13.1	1	placebo
13.4	1	placebo
13.4	1	placebo
13.5	1	placebo
13.5	1	placebo
13.7	1	placebo
13.8	1	placebo
14.1	1	placebo
14.1	1	placebo
14.1	1	placebo
14.3	1	placebo
14.3	1	placebo
14.7	1	placebo
14.7	1	placebo
14.7	1	placebo
14.8	1	placebo
15	1	placebo
15.2	1	placebo
15.2	1	placebo
15.2	1	placebo
15.2	1	placebo
15.6	1	placebo
15.6	1	placebo
15.7	1	placebo
15.8	1	placebo
15.8	1	placebo
16	1	placebo
16	1	placebo
16.1	1	placebo
16.1	1	placebo
16.7	1	placebo
16.7	1	placebo
17.1	1	placebo
18.1	1	placebo
18.1	1	placebo
18.3	1	placebo
19.1	1	placebo
19.3	1	placebo
19.3	1	placebo
19.4	1	placebo
19.8	1	placebo
19.8	1	placebo
19.8	1	placebo
20	1	placebo
20.7	1	placebo
21.1	1	placebo
21.6	1	placebo
21.6	1	placebo
22.3	1	placebo
22.3	1	placebo
22.3	1	placebo
22.6	1	placebo
22.9	1	placebo
23.3	1	placebo
23.9	1	placebo
24.1	1	placebo
25.3	1	placebo
26	1	placebo
26.2	1	placebo
27.3	1	placebo
28.3	1	placebo
28.7	1	placebo
0.267	0	placebo
0.267	0	placebo
0.578	0	placebo
0.806	0	placebo
0.9745	0	placebo
1.285	0	placebo
1.41	0	placebo
1.62	0	placebo
1.945	0	placebo
2.77	0	placebo
3.48	0	placebo
4.785	0	placebo
5.475	0	placebo
7.055	0	placebo
8.205	0	placebo
8.4	0	placebo
8.565	0	placebo
8.755	0	placebo
8.755	0	placebo
9.06	0	placebo
9.34	0	placebo
9.34	0	placebo
9.57	0	placebo
9.79	0	placebo
9.915	0	placebo
10.25	0	placebo
10.5	0	placebo
10.5	0	placebo
10.5	0	placebo
10.8	0	placebo
10.8	0	placebo
10.95	0	placebo
11.1	0	placebo
11.25	0	placebo
11.35	0	placebo
11.45	0	placebo
11.6	0	placebo
11.75	0	placebo
11.85	0	placebo
12.15	0	placebo
12.3	0	placebo
12.6	0	placebo
12.6	0	placebo
12.6	0	placebo
12.95	0	placebo
12.95	0	placebo
13.25	0	placebo
13.25	0	placebo
13.25	0	placebo
13.6	0	placebo
13.6	0	placebo
13.95	0	placebo
13.95	0	placebo
14.2	0	placebo
14.45	0	placebo
14.6	0	placebo
14.75	0	placebo
14.9	0	placebo
15.1	0	placebo
15.4	0	placebo
15.4	0	placebo
15.65	0	placebo
15.9	0	placebo
16.35	0	placebo
16.65	0	placebo
17	0	placebo
17.4	0	placebo
17.75	0	placebo
18.35	0	placebo
18.55	0	placebo
18.7	0	placebo
18.95	0	placebo
19.2	0	placebo
19.35	0	placebo
19.6	0	placebo
19.6	0	placebo
20.25	0	placebo
20.55	0	placebo
20.9	0	placebo
21.35	0	placebo
21.35	0	placebo
21.7	0	placebo
22.45	0	placebo
23	0	placebo
23.5	0	placebo
24.35	0	placebo
24.5	0	placebo
24.75	0	placebo
25	0	placebo
25.2	0	placebo
25.35	0	placebo
25.55	0	placebo
25.8	0	placebo
27.1	0	placebo
28.4	0	placebo
28.75	0	placebo
29.15	0	placebo
29.55	0	placebo
30.35	0	placebo
30.75	0	placebo
31.15	0	placebo
31.55	0	placebo
32.95	0	placebo
34.45	0	placebo
