## Supplementary data files for "Cancer patient survival can be accurately parameterized, revealing time-dependent therapeutic effects and doubling the precision of small trials": CA184043_4.csv

Time	Event	Arm
0.124	1	ipilimumab
0.124	1	ipilimumab
0.124	1	ipilimumab
0.15	1	ipilimumab
0.23	1	ipilimumab
0.292	1	ipilimumab
0.32	1	ipilimumab
0.357	1	ipilimumab
0.436	1	ipilimumab
0.58	1	ipilimumab
0.6	1	ipilimumab
0.655	1	ipilimumab
0.699	1	ipilimumab
0.725	1	ipilimumab
0.881	1	ipilimumab
1	1	ipilimumab
1.03	1	ipilimumab
1.04	1	ipilimumab
1.07	1	ipilimumab
1.12	1	ipilimumab
1.16	1	ipilimumab
1.18	1	ipilimumab
1.21	1	ipilimumab
1.21	1	ipilimumab
1.24	1	ipilimumab
1.28	1	ipilimumab
1.28	1	ipilimumab
1.3	1	ipilimumab
1.33	1	ipilimumab
1.34	1	ipilimumab
1.34	1	ipilimumab
1.35	1	ipilimumab
1.35	1	ipilimumab
1.35	1	ipilimumab
1.36	1	ipilimumab
1.38	1	ipilimumab
1.41	1	ipilimumab
1.42	1	ipilimumab
1.42	1	ipilimumab
1.44	1	ipilimumab
1.47	1	ipilimumab
1.47	1	ipilimumab
1.48	1	ipilimumab
1.5	1	ipilimumab
1.51	1	ipilimumab
1.56	1	ipilimumab
1.56	1	ipilimumab
1.57	1	ipilimumab
1.58	1	ipilimumab
1.64	1	ipilimumab
1.66	1	ipilimumab
1.68	1	ipilimumab
1.74	1	ipilimumab
1.74	1	ipilimumab
1.81	1	ipilimumab
1.81	1	ipilimumab
1.81	1	ipilimumab
1.81	1	ipilimumab
1.83	1	ipilimumab
1.86	1	ipilimumab
1.94	1	ipilimumab
1.94	1	ipilimumab
1.94	1	ipilimumab
1.99	1	ipilimumab
1.99	1	ipilimumab
2.05	1	ipilimumab
2.06	1	ipilimumab
2.06	1	ipilimumab
2.1	1	ipilimumab
2.1	1	ipilimumab
2.14	1	ipilimumab
2.14	1	ipilimumab
2.17	1	ipilimumab
2.17	1	ipilimumab
2.21	1	ipilimumab
2.21	1	ipilimumab
2.26	1	ipilimumab
2.26	1	ipilimumab
2.35	1	ipilimumab
2.35	1	ipilimumab
2.39	1	ipilimumab
2.41	1	ipilimumab
2.43	1	ipilimumab
2.43	1	ipilimumab
2.44	1	ipilimumab
2.44	1	ipilimumab
2.47	1	ipilimumab
2.47	1	ipilimumab
2.5	1	ipilimumab
2.5	1	ipilimumab
2.5	1	ipilimumab
2.5	1	ipilimumab
2.5	1	ipilimumab
2.51	1	ipilimumab
2.52	1	ipilimumab
2.52	1	ipilimumab
2.52	1	ipilimumab
2.53	1	ipilimumab
2.53	1	ipilimumab
2.53	1	ipilimumab
2.53	1	ipilimumab
2.55	1	ipilimumab
2.55	1	ipilimumab
2.55	1	ipilimumab
2.55	1	ipilimumab
2.56	1	ipilimumab
2.56	1	ipilimumab
2.56	1	ipilimumab
2.56	1	ipilimumab
2.56	1	ipilimumab
2.56	1	ipilimumab
2.57	1	ipilimumab
2.57	1	ipilimumab
2.57	1	ipilimumab
2.57	1	ipilimumab
2.58	1	ipilimumab
2.59	1	ipilimumab
2.59	1	ipilimumab
2.62	1	ipilimumab
2.62	1	ipilimumab
2.62	1	ipilimumab
2.62	1	ipilimumab
2.63	1	ipilimumab
2.69	1	ipilimumab
2.69	1	ipilimumab
2.69	1	ipilimumab
2.69	1	ipilimumab
2.69	1	ipilimumab
2.69	1	ipilimumab
2.73	1	ipilimumab
2.73	1	ipilimumab
2.73	1	ipilimumab
2.74	1	ipilimumab
2.8	1	ipilimumab
2.8	1	ipilimumab
2.8	1	ipilimumab
2.8	1	ipilimumab
2.8	1	ipilimumab
2.86	1	ipilimumab
2.86	1	ipilimumab
2.93	1	ipilimumab
2.93	1	ipilimumab
2.95	1	ipilimumab
2.95	1	ipilimumab
2.95	1	ipilimumab
2.96	1	ipilimumab
2.96	1	ipilimumab
3	1	ipilimumab
3	1	ipilimumab
3.06	1	ipilimumab
3.06	1	ipilimumab
3.06	1	ipilimumab
3.07	1	ipilimumab
3.08	1	ipilimumab
3.1	1	ipilimumab
3.13	1	ipilimumab
3.16	1	ipilimumab
3.16	1	ipilimumab
3.2	1	ipilimumab
3.2	1	ipilimumab
3.23	1	ipilimumab
3.23	1	ipilimumab
3.23	1	ipilimumab
3.25	1	ipilimumab
3.25	1	ipilimumab
3.28	1	ipilimumab
3.28	1	ipilimumab
3.3	1	ipilimumab
3.3	1	ipilimumab
3.32	1	ipilimumab
3.34	1	ipilimumab
3.47	1	ipilimumab
3.47	1	ipilimumab
3.47	1	ipilimumab
3.47	1	ipilimumab
3.62	1	ipilimumab
3.62	1	ipilimumab
3.74	1	ipilimumab
3.74	1	ipilimumab
3.74	1	ipilimumab
3.75	1	ipilimumab
3.79	1	ipilimumab
3.81	1	ipilimumab
3.82	1	ipilimumab
3.83	1	ipilimumab
3.87	1	ipilimumab
3.92	1	ipilimumab
3.92	1	ipilimumab
3.92	1	ipilimumab
3.95	1	ipilimumab
3.95	1	ipilimumab
3.95	1	ipilimumab
3.95	1	ipilimumab
3.95	1	ipilimumab
3.95	1	ipilimumab
3.95	1	ipilimumab
3.97	1	ipilimumab
3.97	1	ipilimumab
3.97	1	ipilimumab
3.97	1	ipilimumab
3.97	1	ipilimumab
3.98	1	ipilimumab
4.01	1	ipilimumab
4.06	1	ipilimumab
4.06	1	ipilimumab
4.09	1	ipilimumab
4.13	1	ipilimumab
4.13	1	ipilimumab
4.17	1	ipilimumab
4.17	1	ipilimumab
4.21	1	ipilimumab
4.22	1	ipilimumab
4.24	1	ipilimumab
4.25	1	ipilimumab
4.27	1	ipilimumab
4.3	1	ipilimumab
4.35	1	ipilimumab
4.35	1	ipilimumab
4.37	1	ipilimumab
4.38	1	ipilimumab
4.41	1	ipilimumab
4.48	1	ipilimumab
4.51	1	ipilimumab
4.52	1	ipilimumab
4.59	1	ipilimumab
4.61	1	ipilimumab
4.65	1	ipilimumab
4.68	1	ipilimumab
4.72	1	ipilimumab
4.76	1	ipilimumab
4.82	1	ipilimumab
4.86	1	ipilimumab
4.95	1	ipilimumab
4.99	1	ipilimumab
4.99	1	ipilimumab
5.01	1	ipilimumab
5.04	1	ipilimumab
5.04	1	ipilimumab
5.06	1	ipilimumab
5.06	1	ipilimumab
5.1	1	ipilimumab
5.29	1	ipilimumab
5.33	1	ipilimumab
5.33	1	ipilimumab
5.35	1	ipilimumab
5.37	1	ipilimumab
5.39	1	ipilimumab
5.43	1	ipilimumab
5.47	1	ipilimumab
5.48	1	ipilimumab
5.5	1	ipilimumab
5.5	1	ipilimumab
5.53	1	ipilimumab
5.54	1	ipilimumab
5.57	1	ipilimumab
5.59	1	ipilimumab
5.59	1	ipilimumab
5.62	1	ipilimumab
5.67	1	ipilimumab
5.68	1	ipilimumab
5.73	1	ipilimumab
5.76	1	ipilimumab
5.8	1	ipilimumab
5.83	1	ipilimumab
5.84	1	ipilimumab
5.85	1	ipilimumab
5.9	1	ipilimumab
5.91	1	ipilimumab
5.95	1	ipilimumab
5.97	1	ipilimumab
6.11	1	ipilimumab
6.18	1	ipilimumab
6.2	1	ipilimumab
6.3	1	ipilimumab
6.31	1	ipilimumab
6.34	1	ipilimumab
6.49	1	ipilimumab
6.72	1	ipilimumab
6.75	1	ipilimumab
6.85	1	ipilimumab
6.87	1	ipilimumab
6.88	1	ipilimumab
6.89	1	ipilimumab
6.93	1	ipilimumab
6.98	1	ipilimumab
7.2	1	ipilimumab
7.26	1	ipilimumab
7.38	1	ipilimumab
7.53	1	ipilimumab
7.73	1	ipilimumab
7.75	1	ipilimumab
7.78	1	ipilimumab
7.82	1	ipilimumab
8.1	1	ipilimumab
8.16	1	ipilimumab
8.17	1	ipilimumab
8.17	1	ipilimumab
8.2	1	ipilimumab
8.27	1	ipilimumab
8.27	1	ipilimumab
8.3	1	ipilimumab
8.44	1	ipilimumab
8.97	1	ipilimumab
9.31	1	ipilimumab
9.46	1	ipilimumab
9.53	1	ipilimumab
9.64	1	ipilimumab
9.85	1	ipilimumab
9.89	1	ipilimumab
9.95	1	ipilimumab
10.1	1	ipilimumab
10.6	1	ipilimumab
10.7	1	ipilimumab
10.8	1	ipilimumab
10.9	1	ipilimumab
10.9	1	ipilimumab
11	1	ipilimumab
11	1	ipilimumab
11.1	1	ipilimumab
11.5	1	ipilimumab
11.6	1	ipilimumab
11.7	1	ipilimumab
11.7	1	ipilimumab
11.9	1	ipilimumab
12	1	ipilimumab
12.3	1	ipilimumab
12.4	1	ipilimumab
13.3	1	ipilimumab
13.3	1	ipilimumab
13.8	1	ipilimumab
14.4	1	ipilimumab
14.4	1	ipilimumab
14.5	1	ipilimumab
15.4	1	ipilimumab
16	1	ipilimumab
16.2	1	ipilimumab
16.3	1	ipilimumab
16.4	1	ipilimumab
16.6	1	ipilimumab
16.6	1	ipilimumab
17.1	1	ipilimumab
17.4	1	ipilimumab
17.6	1	ipilimumab
18.2	1	ipilimumab
19.4	1	ipilimumab
20.6	1	ipilimumab
20.9	1	ipilimumab
21.3	1	ipilimumab
26.3	1	ipilimumab
28.4	1	ipilimumab
29.4	1	ipilimumab
29.8	1	ipilimumab
0.204	0	ipilimumab
0.447	0	ipilimumab
0.677	0	ipilimumab
0.914	0	ipilimumab
1.14	0	ipilimumab
1.37	0	ipilimumab
1.595	0	ipilimumab
1.82	0	ipilimumab
4.2	0	ipilimumab
4.375	0	ipilimumab
4.555	0	ipilimumab
4.74	0	ipilimumab
4.93	0	ipilimumab
5.115	0	ipilimumab
5.28	0	ipilimumab
5.475	0	ipilimumab
5.655	0	ipilimumab
5.835	0	ipilimumab
7.01	0	ipilimumab
8.345	0	ipilimumab
8.655	0	ipilimumab
8.985	0	ipilimumab
9.345	0	ipilimumab
9.655	0	ipilimumab
10.25	0	ipilimumab
10.55	0	ipilimumab
10.85	0	ipilimumab
11.15	0	ipilimumab
11.45	0	ipilimumab
11.75	0	ipilimumab
12.35	0	ipilimumab
12.65	0	ipilimumab
12.95	0	ipilimumab
13.35	0	ipilimumab
13.7	0	ipilimumab
14.65	0	ipilimumab
15.35	0	ipilimumab
16.45	0	ipilimumab
16.95	0	ipilimumab
17.45	0	ipilimumab
18.95	0	ipilimumab
20.95	0	ipilimumab
22.95	0	ipilimumab
24.65	0	ipilimumab
25.35	0	ipilimumab
30.45	0	ipilimumab
30.95	0	ipilimumab
0.102	1	placebo
0.168	1	placebo
0.514	1	placebo
0.514	1	placebo
0.725	1	placebo
0.725	1	placebo
0.725	1	placebo
0.981	1	placebo
0.981	1	placebo
0.981	1	placebo
0.981	1	placebo
0.981	1	placebo
1.09	1	placebo
1.09	1	placebo
1.09	1	placebo
1.09	1	placebo
1.09	1	placebo
1.11	1	placebo
1.27	1	placebo
1.27	1	placebo
1.27	1	placebo
1.27	1	placebo
1.27	1	placebo
1.38	1	placebo
1.38	1	placebo
1.38	1	placebo
1.38	1	placebo
1.38	1	placebo
1.43	1	placebo
1.43	1	placebo
1.43	1	placebo
1.43	1	placebo
1.43	1	placebo
1.43	1	placebo
1.45	1	placebo
1.58	1	placebo
1.58	1	placebo
1.58	1	placebo
1.58	1	placebo
1.58	1	placebo
1.61	1	placebo
1.61	1	placebo
1.61	1	placebo
1.61	1	placebo
1.61	1	placebo
1.61	1	placebo
1.63	1	placebo
1.92	1	placebo
1.92	1	placebo
1.92	1	placebo
1.92	1	placebo
1.92	1	placebo
1.92	1	placebo
1.92	1	placebo
1.92	1	placebo
1.92	1	placebo
1.92	1	placebo
1.92	1	placebo
2.03	1	placebo
2.03	1	placebo
2.03	1	placebo
2.03	1	placebo
2.03	1	placebo
2.27	1	placebo
2.27	1	placebo
2.27	1	placebo
2.27	1	placebo
2.27	1	placebo
2.27	1	placebo
2.27	1	placebo
2.27	1	placebo
2.27	1	placebo
2.27	1	placebo
2.27	1	placebo
2.27	1	placebo
2.27	1	placebo
2.3	1	placebo
2.3	1	placebo
2.31	1	placebo
2.31	1	placebo
2.34	1	placebo
2.34	1	placebo
2.38	1	placebo
2.38	1	placebo
2.38	1	placebo
2.38	1	placebo
2.38	1	placebo
2.38	1	placebo
2.38	1	placebo
2.46	1	placebo
2.46	1	placebo
2.46	1	placebo
2.46	1	placebo
2.46	1	placebo
2.46	1	placebo
2.46	1	placebo
2.46	1	placebo
2.49	1	placebo
2.49	1	placebo
2.49	1	placebo
2.5	1	placebo
2.5	1	placebo
2.5	1	placebo
2.5	1	placebo
2.52	1	placebo
2.52	1	placebo
2.52	1	placebo
2.52	1	placebo
2.52	1	placebo
2.52	1	placebo
2.52	1	placebo
2.52	1	placebo
2.52	1	placebo
2.52	1	placebo
2.52	1	placebo
2.52	1	placebo
2.52	1	placebo
2.57	1	placebo
2.57	1	placebo
2.57	1	placebo
2.57	1	placebo
2.57	1	placebo
2.57	1	placebo
2.57	1	placebo
2.57	1	placebo
2.57	1	placebo
2.57	1	placebo
2.58	1	placebo
2.58	1	placebo
2.58	1	placebo
2.58	1	placebo
2.59	1	placebo
2.59	1	placebo
2.59	1	placebo
2.59	1	placebo
2.59	1	placebo
2.59	1	placebo
2.62	1	placebo
2.62	1	placebo
2.62	1	placebo
2.62	1	placebo
2.62	1	placebo
2.62	1	placebo
2.62	1	placebo
2.62	1	placebo
2.64	1	placebo
2.66	1	placebo
2.66	1	placebo
2.66	1	placebo
2.66	1	placebo
2.66	1	placebo
2.66	1	placebo
2.66	1	placebo
2.67	1	placebo
2.71	1	placebo
2.71	1	placebo
2.71	1	placebo
2.71	1	placebo
2.71	1	placebo
2.71	1	placebo
2.71	1	placebo
2.73	1	placebo
2.73	1	placebo
2.73	1	placebo
2.73	1	placebo
2.73	1	placebo
2.73	1	placebo
2.77	1	placebo
2.77	1	placebo
2.77	1	placebo
2.77	1	placebo
2.77	1	placebo
2.77	1	placebo
2.77	1	placebo
2.79	1	placebo
2.85	1	placebo
2.85	1	placebo
2.85	1	placebo
2.85	1	placebo
2.85	1	placebo
2.86	1	placebo
2.95	1	placebo
2.95	1	placebo
2.95	1	placebo
2.95	1	placebo
2.95	1	placebo
2.95	1	placebo
2.98	1	placebo
2.98	1	placebo
2.98	1	placebo
2.98	1	placebo
2.98	1	placebo
2.98	1	placebo
3	1	placebo
3.09	1	placebo
3.09	1	placebo
3.09	1	placebo
3.09	1	placebo
3.09	1	placebo
3.09	1	placebo
3.15	1	placebo
3.15	1	placebo
3.15	1	placebo
3.15	1	placebo
3.15	1	placebo
3.18	1	placebo
3.2	1	placebo
3.29	1	placebo
3.29	1	placebo
3.29	1	placebo
3.29	1	placebo
3.29	1	placebo
3.41	1	placebo
3.41	1	placebo
3.41	1	placebo
3.41	1	placebo
3.41	1	placebo
3.42	1	placebo
3.51	1	placebo
3.51	1	placebo
3.51	1	placebo
3.51	1	placebo
3.51	1	placebo
3.57	1	placebo
3.71	1	placebo
3.71	1	placebo
3.71	1	placebo
3.73	1	placebo
3.75	1	placebo
3.85	1	placebo
3.85	1	placebo
3.85	1	placebo
3.85	1	placebo
3.87	1	placebo
3.9	1	placebo
3.94	1	placebo
3.94	1	placebo
3.94	1	placebo
3.94	1	placebo
3.94	1	placebo
3.97	1	placebo
3.97	1	placebo
3.97	1	placebo
3.97	1	placebo
3.97	1	placebo
3.97	1	placebo
3.97	1	placebo
4.05	1	placebo
4.05	1	placebo
4.05	1	placebo
4.05	1	placebo
4.05	1	placebo
4.07	1	placebo
4.07	1	placebo
4.2	1	placebo
4.2	1	placebo
4.2	1	placebo
4.2	1	placebo
4.2	1	placebo
4.2	1	placebo
4.35	1	placebo
4.35	1	placebo
4.35	1	placebo
4.35	1	placebo
4.47	1	placebo
4.47	1	placebo
4.47	1	placebo
4.47	1	placebo
4.47	1	placebo
4.47	1	placebo
4.57	1	placebo
4.57	1	placebo
4.57	1	placebo
4.57	1	placebo
4.57	1	placebo
4.63	1	placebo
4.74	1	placebo
4.74	1	placebo
4.74	1	placebo
4.74	1	placebo
4.84	1	placebo
4.84	1	placebo
4.84	1	placebo
4.84	1	placebo
4.84	1	placebo
4.84	1	placebo
4.84	1	placebo
5.26	1	placebo
5.26	1	placebo
5.26	1	placebo
5.26	1	placebo
5.27	1	placebo
5.28	1	placebo
5.3	1	placebo
5.3	1	placebo
5.37	1	placebo
5.37	1	placebo
5.37	1	placebo
5.37	1	placebo
5.37	1	placebo
5.37	1	placebo
5.37	1	placebo
5.48	1	placebo
5.48	1	placebo
5.48	1	placebo
5.48	1	placebo
5.72	1	placebo
5.72	1	placebo
5.72	1	placebo
5.72	1	placebo
5.72	1	placebo
5.72	1	placebo
5.72	1	placebo
5.72	1	placebo
5.72	1	placebo
5.72	1	placebo
5.75	1	placebo
5.99	1	placebo
5.99	1	placebo
6.01	1	placebo
6.03	1	placebo
6.49	1	placebo
6.49	1	placebo
6.49	1	placebo
6.49	1	placebo
6.49	1	placebo
6.8	1	placebo
6.8	1	placebo
6.85	1	placebo
7.14	1	placebo
7.4	1	placebo
7.4	1	placebo
7.4	1	placebo
7.4	1	placebo
7.64	1	placebo
7.64	1	placebo
7.64	1	placebo
7.66	1	placebo
7.96	1	placebo
8.6	1	placebo
8.6	1	placebo
8.6	1	placebo
8.6	1	placebo
8.68	1	placebo
8.94	1	placebo
8.94	1	placebo
8.97	1	placebo
9.65	1	placebo
9.98	1	placebo
9.98	1	placebo
10.3	1	placebo
10.3	1	placebo
11.1	1	placebo
11.1	1	placebo
11.5	1	placebo
11.8	1	placebo
11.8	1	placebo
12.3	1	placebo
12.5	1	placebo
12.6	1	placebo
13.8	1	placebo
14.6	1	placebo
14.6	1	placebo
14.6	1	placebo
14.8	1	placebo
15.2	1	placebo
15.5	1	placebo
15.9	1	placebo
19.6	1	placebo
20.8	1	placebo
22.6	1	placebo
0.3525	0	placebo
0.3525	0	placebo
0.6195	0	placebo
0.8975	0	placebo
1.19	0	placebo
1.325	0	placebo
1.515	0	placebo
1.78	0	placebo
4.275	0	placebo
4.48	0	placebo
4.685	0	placebo
4.92	0	placebo
5.095	0	placebo
5.345	0	placebo
5.6	0	placebo
5.885	0	placebo
6.7	0	placebo
7.345	0	placebo
8.305	0	placebo
9.11	0	placebo
9.53	0	placebo
10.45	0	placebo
10.8	0	placebo
11.35	0	placebo
11.7	0	placebo
13.25	0	placebo
15.05	0	placebo
15.8	0	placebo
24.35	0	placebo
