## Supplementary data files for "Cancer patient survival can be accurately parameterized, revealing time-dependent therapeutic effects and doubling the precision of small trials": CA184095_2A.csv

Time	Event	Arm
0.0955	1	Ipilimumab
0.0955	1	Ipilimumab
0.0955	1	Ipilimumab
1.28	1	Ipilimumab
1.28	1	Ipilimumab
1.52	1	Ipilimumab
1.57	1	Ipilimumab
1.57	1	Ipilimumab
1.67	1	Ipilimumab
1.67	1	Ipilimumab
1.72	1	Ipilimumab
2.13	1	Ipilimumab
2.17	1	Ipilimumab
2.31	1	Ipilimumab
2.31	1	Ipilimumab
2.36	1	Ipilimumab
2.36	1	Ipilimumab
2.69	1	Ipilimumab
2.73	1	Ipilimumab
2.87	1	Ipilimumab
2.87	1	Ipilimumab
2.92	1	Ipilimumab
3.33	1	Ipilimumab
3.33	1	Ipilimumab
3.43	1	Ipilimumab
3.47	1	Ipilimumab
3.47	1	Ipilimumab
3.68	1	Ipilimumab
3.72	1	Ipilimumab
3.72	1	Ipilimumab
3.81	1	Ipilimumab
3.85	1	Ipilimumab
4	1	Ipilimumab
4.05	1	Ipilimumab
4.1	1	Ipilimumab
4.3	1	Ipilimumab
4.3	1	Ipilimumab
4.3	1	Ipilimumab
4.58	1	Ipilimumab
4.63	1	Ipilimumab
5.13	1	Ipilimumab
5.13	1	Ipilimumab
5.13	1	Ipilimumab
5.13	1	Ipilimumab
5.64	1	Ipilimumab
5.7	1	Ipilimumab
5.72	1	Ipilimumab
5.89	1	Ipilimumab
5.89	1	Ipilimumab
6.03	1	Ipilimumab
6.03	1	Ipilimumab
6.03	1	Ipilimumab
6.41	1	Ipilimumab
6.48	1	Ipilimumab
6.51	1	Ipilimumab
6.7	1	Ipilimumab
6.73	1	Ipilimumab
6.87	1	Ipilimumab
6.97	1	Ipilimumab
7.01	1	Ipilimumab
7.22	1	Ipilimumab
7.25	1	Ipilimumab
7.52	1	Ipilimumab
7.52	1	Ipilimumab
7.56	1	Ipilimumab
7.56	1	Ipilimumab
7.78	1	Ipilimumab
7.84	1	Ipilimumab
8.25	1	Ipilimumab
8.34	1	Ipilimumab
9.01	1	Ipilimumab
9.04	1	Ipilimumab
9.04	1	Ipilimumab
9.08	1	Ipilimumab
9.08	1	Ipilimumab
9.11	1	Ipilimumab
10.1	1	Ipilimumab
10.1	1	Ipilimumab
10.1	1	Ipilimumab
10.5	1	Ipilimumab
10.6	1	Ipilimumab
10.6	1	Ipilimumab
10.7	1	Ipilimumab
10.8	1	Ipilimumab
11.5	1	Ipilimumab
11.6	1	Ipilimumab
11.7	1	Ipilimumab
11.8	1	Ipilimumab
11.9	1	Ipilimumab
12.1	1	Ipilimumab
12.2	1	Ipilimumab
12.2	1	Ipilimumab
12.4	1	Ipilimumab
12.5	1	Ipilimumab
12.7	1	Ipilimumab
12.7	1	Ipilimumab
12.8	1	Ipilimumab
12.9	1	Ipilimumab
12.9	1	Ipilimumab
13	1	Ipilimumab
13	1	Ipilimumab
13.4	1	Ipilimumab
13.5	1	Ipilimumab
13.6	1	Ipilimumab
13.6	1	Ipilimumab
14.1	1	Ipilimumab
14.1	1	Ipilimumab
14.1	1	Ipilimumab
14.2	1	Ipilimumab
14.2	1	Ipilimumab
14.3	1	Ipilimumab
14.7	1	Ipilimumab
14.8	1	Ipilimumab
14.8	1	Ipilimumab
14.9	1	Ipilimumab
15	1	Ipilimumab
15.7	1	Ipilimumab
15.8	1	Ipilimumab
15.9	1	Ipilimumab
16	1	Ipilimumab
16	1	Ipilimumab
16.1	1	Ipilimumab
16.2	1	Ipilimumab
16.5	1	Ipilimumab
16.6	1	Ipilimumab
16.7	1	Ipilimumab
16.7	1	Ipilimumab
16.8	1	Ipilimumab
16.9	1	Ipilimumab
17.3	1	Ipilimumab
17.3	1	Ipilimumab
17.3	1	Ipilimumab
17.7	1	Ipilimumab
17.7	1	Ipilimumab
17.9	1	Ipilimumab
18	1	Ipilimumab
18	1	Ipilimumab
18.2	1	Ipilimumab
18.3	1	Ipilimumab
18.4	1	Ipilimumab
18.4	1	Ipilimumab
18.5	1	Ipilimumab
19.2	1	Ipilimumab
19.2	1	Ipilimumab
19.3	1	Ipilimumab
19.3	1	Ipilimumab
20	1	Ipilimumab
20.1	1	Ipilimumab
20.5	1	Ipilimumab
20.5	1	Ipilimumab
20.6	1	Ipilimumab
20.9	1	Ipilimumab
20.9	1	Ipilimumab
20.9	1	Ipilimumab
21	1	Ipilimumab
21	1	Ipilimumab
21.4	1	Ipilimumab
21.5	1	Ipilimumab
22.2	1	Ipilimumab
22.3	1	Ipilimumab
22.3	1	Ipilimumab
22.3	1	Ipilimumab
22.4	1	Ipilimumab
22.5	1	Ipilimumab
22.8	1	Ipilimumab
22.8	1	Ipilimumab
22.8	1	Ipilimumab
22.9	1	Ipilimumab
22.9	1	Ipilimumab
23	1	Ipilimumab
23	1	Ipilimumab
23.7	1	Ipilimumab
23.7	1	Ipilimumab
23.8	1	Ipilimumab
24.4	1	Ipilimumab
24.4	1	Ipilimumab
25.1	1	Ipilimumab
25.1	1	Ipilimumab
25.4	1	Ipilimumab
25.4	1	Ipilimumab
25.5	1	Ipilimumab
25.5	1	Ipilimumab
26.4	1	Ipilimumab
26.4	1	Ipilimumab
26.5	1	Ipilimumab
26.5	1	Ipilimumab
26.6	1	Ipilimumab
26.9	1	Ipilimumab
26.9	1	Ipilimumab
27.3	1	Ipilimumab
27.4	1	Ipilimumab
27.4	1	Ipilimumab
28.1	1	Ipilimumab
28.1	1	Ipilimumab
28.6	1	Ipilimumab
28.6	1	Ipilimumab
28.7	1	Ipilimumab
30.8	1	Ipilimumab
30.8	1	Ipilimumab
30.8	1	Ipilimumab
30.9	1	Ipilimumab
30.9	1	Ipilimumab
31.9	1	Ipilimumab
31.9	1	Ipilimumab
32	1	Ipilimumab
32	1	Ipilimumab
32	1	Ipilimumab
32	1	Ipilimumab
32.1	1	Ipilimumab
32.1	1	Ipilimumab
32.1	1	Ipilimumab
32.2	1	Ipilimumab
32.4	1	Ipilimumab
32.4	1	Ipilimumab
32.5	1	Ipilimumab
32.5	1	Ipilimumab
32.5	1	Ipilimumab
32.6	1	Ipilimumab
34.6	1	Ipilimumab
34.6	1	Ipilimumab
34.6	1	Ipilimumab
35	1	Ipilimumab
35	1	Ipilimumab
35.4	1	Ipilimumab
35.4	1	Ipilimumab
36.2	1	Ipilimumab
36.2	1	Ipilimumab
36.2	1	Ipilimumab
36.6	1	Ipilimumab
36.6	1	Ipilimumab
36.7	1	Ipilimumab
36.7	1	Ipilimumab
36.8	1	Ipilimumab
36.9	1	Ipilimumab
37.1	1	Ipilimumab
37.1	1	Ipilimumab
37.8	1	Ipilimumab
37.9	1	Ipilimumab
38.4	1	Ipilimumab
38.6	1	Ipilimumab
38.6	1	Ipilimumab
38.7	1	Ipilimumab
40.3	1	Ipilimumab
40.4	1	Ipilimumab
40.9	1	Ipilimumab
41.8	1	Ipilimumab
41.8	1	Ipilimumab
43.1	1	Ipilimumab
43.1	1	Ipilimumab
43.1	1	Ipilimumab
43.2	1	Ipilimumab
43.2	1	Ipilimumab
44.5	1	Ipilimumab
45.2	1	Ipilimumab
45.2	1	Ipilimumab
45.3	1	Ipilimumab
45.4	1	Ipilimumab
48.1	1	Ipilimumab
48.2	1	Ipilimumab
49.4	1	Ipilimumab
2.395	0	Ipilimumab
2.835	0	Ipilimumab
3.195	0	Ipilimumab
3.61	0	Ipilimumab
4.32	0	Ipilimumab
4.68	0	Ipilimumab
5.01	0	Ipilimumab
5.365	0	Ipilimumab
5.67	0	Ipilimumab
6.53	0	Ipilimumab
7.035	0	Ipilimumab
7.495	0	Ipilimumab
8.7	0	Ipilimumab
9.4	0	Ipilimumab
10.75	0	Ipilimumab
11.35	0	Ipilimumab
18.65	0	Ipilimumab
19.35	0	Ipilimumab
20.95	0	Ipilimumab
24.65	0	Ipilimumab
25.35	0	Ipilimumab
26.95	0	Ipilimumab
28.65	0	Ipilimumab
29.35	0	Ipilimumab
30.25	0	Ipilimumab
30.55	0	Ipilimumab
30.85	0	Ipilimumab
31.15	0	Ipilimumab
31.45	0	Ipilimumab
31.75	0	Ipilimumab
32.15	0	Ipilimumab
32.25	0	Ipilimumab
32.35	0	Ipilimumab
32.45	0	Ipilimumab
32.55	0	Ipilimumab
32.75	0	Ipilimumab
32.85	0	Ipilimumab
32.95	0	Ipilimumab
33.05	0	Ipilimumab
33.15	0	Ipilimumab
33.25	0	Ipilimumab
33.45	0	Ipilimumab
33.55	0	Ipilimumab
33.65	0	Ipilimumab
33.75	0	Ipilimumab
33.85	0	Ipilimumab
34.15	0	Ipilimumab
34.25	0	Ipilimumab
34.45	0	Ipilimumab
34.55	0	Ipilimumab
34.75	0	Ipilimumab
34.85	0	Ipilimumab
34.95	0	Ipilimumab
35.15	0	Ipilimumab
35.3	0	Ipilimumab
35.45	0	Ipilimumab
35.55	0	Ipilimumab
35.8	0	Ipilimumab
35.8	0	Ipilimumab
36.15	0	Ipilimumab
36.35	0	Ipilimumab
36.55	0	Ipilimumab
36.75	0	Ipilimumab
36.95	0	Ipilimumab
37.15	0	Ipilimumab
37.35	0	Ipilimumab
37.55	0	Ipilimumab
37.75	0	Ipilimumab
38.15	0	Ipilimumab
38.35	0	Ipilimumab
38.45	0	Ipilimumab
38.65	0	Ipilimumab
38.75	0	Ipilimumab
38.95	0	Ipilimumab
39.05	0	Ipilimumab
39.25	0	Ipilimumab
39.35	0	Ipilimumab
39.55	0	Ipilimumab
39.65	0	Ipilimumab
39.85	0	Ipilimumab
40.15	0	Ipilimumab
40.35	0	Ipilimumab
40.55	0	Ipilimumab
40.75	0	Ipilimumab
40.95	0	Ipilimumab
41.15	0	Ipilimumab
41.35	0	Ipilimumab
41.55	0	Ipilimumab
41.75	0	Ipilimumab
42.15	0	Ipilimumab
42.25	0	Ipilimumab
42.45	0	Ipilimumab
42.55	0	Ipilimumab
42.75	0	Ipilimumab
42.85	0	Ipilimumab
42.95	0	Ipilimumab
43.15	0	Ipilimumab
43.25	0	Ipilimumab
43.45	0	Ipilimumab
43.55	0	Ipilimumab
43.75	0	Ipilimumab
43.85	0	Ipilimumab
44.15	0	Ipilimumab
44.35	0	Ipilimumab
44.55	0	Ipilimumab
44.75	0	Ipilimumab
44.95	0	Ipilimumab
45.15	0	Ipilimumab
45.35	0	Ipilimumab
45.55	0	Ipilimumab
45.75	0	Ipilimumab
46.15	0	Ipilimumab
46.25	0	Ipilimumab
46.35	0	Ipilimumab
46.55	0	Ipilimumab
46.65	0	Ipilimumab
46.75	0	Ipilimumab
46.95	0	Ipilimumab
47.05	0	Ipilimumab
47.15	0	Ipilimumab
47.35	0	Ipilimumab
47.45	0	Ipilimumab
47.55	0	Ipilimumab
47.75	0	Ipilimumab
47.85	0	Ipilimumab
48.25	0	Ipilimumab
48.45	0	Ipilimumab
48.65	0	Ipilimumab
48.85	0	Ipilimumab
49.15	0	Ipilimumab
49.35	0	Ipilimumab
49.55	0	Ipilimumab
49.75	0	Ipilimumab
50.35	0	Ipilimumab
50.75	0	Ipilimumab
51.15	0	Ipilimumab
51.55	0	Ipilimumab
52.35	0	Ipilimumab
52.75	0	Ipilimumab
53.15	0	Ipilimumab
0.0735	1	Placebo
1.29	1	Placebo
1.29	1	Placebo
4.06	1	Placebo
4.06	1	Placebo
4.06	1	Placebo
4.06	1	Placebo
5.41	1	Placebo
5.61	1	Placebo
5.61	1	Placebo
6.31	1	Placebo
6.31	1	Placebo
6.88	1	Placebo
6.88	1	Placebo
6.88	1	Placebo
7.75	1	Placebo
7.75	1	Placebo
7.75	1	Placebo
7.75	1	Placebo
8.68	1	Placebo
8.77	1	Placebo
8.77	1	Placebo
9.5	1	Placebo
9.5	1	Placebo
9.5	1	Placebo
9.5	1	Placebo
10.5	1	Placebo
10.6	1	Placebo
10.6	1	Placebo
10.7	1	Placebo
11.3	1	Placebo
11.3	1	Placebo
12.4	1	Placebo
13.6	1	Placebo
13.7	1	Placebo
14	1	Placebo
14.3	1	Placebo
14.3	1	Placebo
14.5	1	Placebo
14.9	1	Placebo
14.9	1	Placebo
14.9	1	Placebo
14.9	1	Placebo
14.9	1	Placebo
14.9	1	Placebo
15	1	Placebo
15	1	Placebo
15.9	1	Placebo
16.8	1	Placebo
16.8	1	Placebo
16.8	1	Placebo
16.9	1	Placebo
17.7	1	Placebo
18.6	1	Placebo
18.6	1	Placebo
18.6	1	Placebo
18.6	1	Placebo
18.9	1	Placebo
19.4	1	Placebo
19.4	1	Placebo
19.4	1	Placebo
20.4	1	Placebo
20.4	1	Placebo
20.6	1	Placebo
21.3	1	Placebo
21.5	1	Placebo
22.2	1	Placebo
22.2	1	Placebo
22.2	1	Placebo
22.4	1	Placebo
23.2	1	Placebo
24	1	Placebo
24	1	Placebo
24	1	Placebo
24	1	Placebo
24.3	1	Placebo
24.9	1	Placebo
24.9	1	Placebo
24.9	1	Placebo
25.9	1	Placebo
26	1	Placebo
26.1	1	Placebo
26.1	1	Placebo
26.7	1	Placebo
26.7	1	Placebo
26.9	1	Placebo
27.6	1	Placebo
27.6	1	Placebo
27.8	1	Placebo
27.8	1	Placebo
28.4	1	Placebo
29.4	1	Placebo
29.4	1	Placebo
29.4	1	Placebo
29.5	1	Placebo
29.7	1	Placebo
31.2	1	Placebo
31.2	1	Placebo
31.2	1	Placebo
32.2	1	Placebo
32.2	1	Placebo
32.2	1	Placebo
33.5	1	Placebo
33.5	1	Placebo
33.8	1	Placebo
33.8	1	Placebo
33.8	1	Placebo
34.9	1	Placebo
34.9	1	Placebo
35.8	1	Placebo
35.8	1	Placebo
35.8	1	Placebo
35.8	1	Placebo
36.7	1	Placebo
36.9	1	Placebo
37	1	Placebo
38.7	1	Placebo
40.5	1	Placebo
40.5	1	Placebo
40.9	1	Placebo
41.6	1	Placebo
41.9	1	Placebo
45.5	1	Placebo
46.7	1	Placebo
47.2	1	Placebo
47.4	1	Placebo
47.5	1	Placebo
47.5	1	Placebo
1.045	0	Placebo
2.715	0	Placebo
3.085	0	Placebo
3.565	0	Placebo
4.845	0	Placebo
5.375	0	Placebo
6.595	0	Placebo
7.5	0	Placebo
8.845	0	Placebo
9.655	0	Placebo
13.05	0	Placebo
13.45	0	Placebo
14.95	0	Placebo
21	0	Placebo
22.85	0	Placebo
22.85	0	Placebo
23.25	0	Placebo
23.75	0	Placebo
32.65	0	Placebo
33.05	0	Placebo
33.65	0	Placebo
34.15	0	Placebo
34.35	0	Placebo
34.55	0	Placebo
34.75	0	Placebo
34.95	0	Placebo
35.15	0	Placebo
35.5	0	Placebo
35.5	0	Placebo
35.5	0	Placebo
36.45	0	Placebo
36.95	0	Placebo
37.45	0	Placebo
38.15	0	Placebo
38.5	0	Placebo
38.5	0	Placebo
38.5	0	Placebo
38.85	0	Placebo
38.95	0	Placebo
39.15	0	Placebo
39.35	0	Placebo
39.55	0	Placebo
39.55	0	Placebo
39.85	0	Placebo
40.65	0	Placebo
41.25	0	Placebo
41.85	0	Placebo
42.65	0	Placebo
43.1	0	Placebo
43.1	0	Placebo
43.1	0	Placebo
43.1	0	Placebo
43.45	0	Placebo
43.65	0	Placebo
43.85	0	Placebo
44.3	0	Placebo
44.65	0	Placebo
44.95	0	Placebo
45.25	0	Placebo
45.65	0	Placebo
46.25	0	Placebo
46.5	0	Placebo
46.65	0	Placebo
46.95	0	Placebo
46.95	0	Placebo
47.35	0	Placebo
47.55	0	Placebo
47.75	0	Placebo
48.75	0	Placebo
49.75	0	Placebo
50.8	0	Placebo
51.65	0	Placebo
52.75	0	Placebo
53.55	0	Placebo
