## Supplementary data files for "Cancer patient survival can be accurately parameterized, revealing time-dependent therapeutic effects and doubling the precision of small trials": CA184095_3.csv

Time	Event	Arm
0.579	1	ipilimumab
0.579	1	ipilimumab
0.579	1	ipilimumab
1.26	1	ipilimumab
1.26	1	ipilimumab
1.31	1	ipilimumab
1.34	1	ipilimumab
1.34	1	ipilimumab
1.36	1	ipilimumab
1.36	1	ipilimumab
1.42	1	ipilimumab
1.43	1	ipilimumab
1.45	1	ipilimumab
1.48	1	ipilimumab
1.5	1	ipilimumab
1.52	1	ipilimumab
1.57	1	ipilimumab
1.57	1	ipilimumab
1.6	1	ipilimumab
1.65	1	ipilimumab
1.65	1	ipilimumab
1.65	1	ipilimumab
1.73	1	ipilimumab
1.76	1	ipilimumab
1.82	1	ipilimumab
1.85	1	ipilimumab
1.93	1	ipilimumab
1.94	1	ipilimumab
1.98	1	ipilimumab
1.98	1	ipilimumab
2.11	1	ipilimumab
2.16	1	ipilimumab
2.16	1	ipilimumab
2.23	1	ipilimumab
2.32	1	ipilimumab
2.34	1	ipilimumab
2.34	1	ipilimumab
2.34	1	ipilimumab
2.34	1	ipilimumab
2.35	1	ipilimumab
2.35	1	ipilimumab
2.35	1	ipilimumab
2.35	1	ipilimumab
2.35	1	ipilimumab
2.35	1	ipilimumab
2.35	1	ipilimumab
2.35	1	ipilimumab
2.35	1	ipilimumab
2.39	1	ipilimumab
2.39	1	ipilimumab
2.39	1	ipilimumab
2.39	1	ipilimumab
2.39	1	ipilimumab
2.39	1	ipilimumab
2.39	1	ipilimumab
2.39	1	ipilimumab
2.39	1	ipilimumab
2.39	1	ipilimumab
2.39	1	ipilimumab
2.39	1	ipilimumab
2.4	1	ipilimumab
2.4	1	ipilimumab
2.4	1	ipilimumab
2.4	1	ipilimumab
2.4	1	ipilimumab
2.4	1	ipilimumab
2.4	1	ipilimumab
2.4	1	ipilimumab
2.4	1	ipilimumab
2.4	1	ipilimumab
2.4	1	ipilimumab
2.4	1	ipilimumab
2.4	1	ipilimumab
2.4	1	ipilimumab
2.44	1	ipilimumab
2.44	1	ipilimumab
2.44	1	ipilimumab
2.44	1	ipilimumab
2.44	1	ipilimumab
2.45	1	ipilimumab
2.45	1	ipilimumab
2.45	1	ipilimumab
2.45	1	ipilimumab
2.46	1	ipilimumab
2.47	1	ipilimumab
2.47	1	ipilimumab
2.52	1	ipilimumab
2.52	1	ipilimumab
2.54	1	ipilimumab
2.54	1	ipilimumab
2.54	1	ipilimumab
2.56	1	ipilimumab
2.6	1	ipilimumab
2.6	1	ipilimumab
2.68	1	ipilimumab
2.68	1	ipilimumab
2.68	1	ipilimumab
2.68	1	ipilimumab
2.68	1	ipilimumab
2.73	1	ipilimumab
2.73	1	ipilimumab
2.73	1	ipilimumab
2.89	1	ipilimumab
2.89	1	ipilimumab
2.89	1	ipilimumab
2.89	1	ipilimumab
2.89	1	ipilimumab
2.89	1	ipilimumab
3.27	1	ipilimumab
3.27	1	ipilimumab
3.27	1	ipilimumab
3.33	1	ipilimumab
3.36	1	ipilimumab
3.41	1	ipilimumab
3.48	1	ipilimumab
3.51	1	ipilimumab
3.54	1	ipilimumab
3.7	1	ipilimumab
3.7	1	ipilimumab
3.7	1	ipilimumab
3.79	1	ipilimumab
3.79	1	ipilimumab
3.79	1	ipilimumab
3.79	1	ipilimumab
3.81	1	ipilimumab
3.81	1	ipilimumab
3.81	1	ipilimumab
3.81	1	ipilimumab
3.81	1	ipilimumab
3.84	1	ipilimumab
3.84	1	ipilimumab
3.84	1	ipilimumab
3.84	1	ipilimumab
3.84	1	ipilimumab
3.91	1	ipilimumab
3.96	1	ipilimumab
3.96	1	ipilimumab
3.96	1	ipilimumab
3.96	1	ipilimumab
3.99	1	ipilimumab
4.01	1	ipilimumab
4.04	1	ipilimumab
4.04	1	ipilimumab
4.08	1	ipilimumab
4.1	1	ipilimumab
4.15	1	ipilimumab
4.16	1	ipilimumab
4.18	1	ipilimumab
4.25	1	ipilimumab
4.25	1	ipilimumab
4.41	1	ipilimumab
4.41	1	ipilimumab
4.47	1	ipilimumab
4.52	1	ipilimumab
4.52	1	ipilimumab
4.69	1	ipilimumab
4.69	1	ipilimumab
5.09	1	ipilimumab
5.09	1	ipilimumab
5.09	1	ipilimumab
5.09	1	ipilimumab
5.09	1	ipilimumab
5.09	1	ipilimumab
5.09	1	ipilimumab
5.09	1	ipilimumab
5.09	1	ipilimumab
5.09	1	ipilimumab
5.09	1	ipilimumab
5.09	1	ipilimumab
5.09	1	ipilimumab
5.09	1	ipilimumab
5.09	1	ipilimumab
5.16	1	ipilimumab
5.16	1	ipilimumab
5.16	1	ipilimumab
5.16	1	ipilimumab
5.16	1	ipilimumab
5.16	1	ipilimumab
5.2	1	ipilimumab
5.2	1	ipilimumab
5.2	1	ipilimumab
5.24	1	ipilimumab
5.25	1	ipilimumab
5.25	1	ipilimumab
5.29	1	ipilimumab
5.29	1	ipilimumab
5.29	1	ipilimumab
5.33	1	ipilimumab
5.36	1	ipilimumab
5.36	1	ipilimumab
5.36	1	ipilimumab
5.36	1	ipilimumab
5.37	1	ipilimumab
5.37	1	ipilimumab
5.37	1	ipilimumab
5.37	1	ipilimumab
5.37	1	ipilimumab
5.49	1	ipilimumab
5.49	1	ipilimumab
5.49	1	ipilimumab
5.56	1	ipilimumab
5.56	1	ipilimumab
5.56	1	ipilimumab
5.67	1	ipilimumab
5.67	1	ipilimumab
5.67	1	ipilimumab
5.71	1	ipilimumab
5.75	1	ipilimumab
5.78	1	ipilimumab
5.8	1	ipilimumab
5.82	1	ipilimumab
5.87	1	ipilimumab
5.87	1	ipilimumab
5.88	1	ipilimumab
5.93	1	ipilimumab
6.04	1	ipilimumab
6.09	1	ipilimumab
6.11	1	ipilimumab
6.14	1	ipilimumab
6.21	1	ipilimumab
6.45	1	ipilimumab
6.48	1	ipilimumab
6.81	1	ipilimumab
6.85	1	ipilimumab
7	1	ipilimumab
7	1	ipilimumab
7.04	1	ipilimumab
7.09	1	ipilimumab
7.29	1	ipilimumab
7.32	1	ipilimumab
7.44	1	ipilimumab
7.49	1	ipilimumab
7.52	1	ipilimumab
7.89	1	ipilimumab
7.91	1	ipilimumab
7.94	1	ipilimumab
7.94	1	ipilimumab
7.96	1	ipilimumab
8	1	ipilimumab
8.02	1	ipilimumab
8.04	1	ipilimumab
8.04	1	ipilimumab
8.04	1	ipilimumab
8.04	1	ipilimumab
8.04	1	ipilimumab
8.1	1	ipilimumab
8.1	1	ipilimumab
8.1	1	ipilimumab
8.25	1	ipilimumab
8.26	1	ipilimumab
8.26	1	ipilimumab
8.28	1	ipilimumab
8.33	1	ipilimumab
8.44	1	ipilimumab
8.44	1	ipilimumab
8.44	1	ipilimumab
8.44	1	ipilimumab
9	1	ipilimumab
9	1	ipilimumab
9.22	1	ipilimumab
9.22	1	ipilimumab
9.57	1	ipilimumab
9.57	1	ipilimumab
9.57	1	ipilimumab
10.3	1	ipilimumab
10.3	1	ipilimumab
10.6	1	ipilimumab
10.6	1	ipilimumab
10.6	1	ipilimumab
10.7	1	ipilimumab
10.7	1	ipilimumab
11	1	ipilimumab
11	1	ipilimumab
11.1	1	ipilimumab
11.1	1	ipilimumab
11.2	1	ipilimumab
11.3	1	ipilimumab
11.5	1	ipilimumab
11.5	1	ipilimumab
11.5	1	ipilimumab
11.6	1	ipilimumab
12.1	1	ipilimumab
12.2	1	ipilimumab
12.2	1	ipilimumab
12.2	1	ipilimumab
12.3	1	ipilimumab
12.5	1	ipilimumab
12.5	1	ipilimumab
12.5	1	ipilimumab
13.4	1	ipilimumab
13.8	1	ipilimumab
13.8	1	ipilimumab
13.9	1	ipilimumab
13.9	1	ipilimumab
13.9	1	ipilimumab
13.9	1	ipilimumab
13.9	1	ipilimumab
14.1	1	ipilimumab
14.2	1	ipilimumab
14.2	1	ipilimumab
14.4	1	ipilimumab
14.4	1	ipilimumab
14.5	1	ipilimumab
14.5	1	ipilimumab
15	1	ipilimumab
16.2	1	ipilimumab
16.3	1	ipilimumab
16.3	1	ipilimumab
16.4	1	ipilimumab
16.4	1	ipilimumab
16.6	1	ipilimumab
16.7	1	ipilimumab
16.7	1	ipilimumab
16.8	1	ipilimumab
16.9	1	ipilimumab
17	1	ipilimumab
17.1	1	ipilimumab
18.4	1	ipilimumab
18.4	1	ipilimumab
18.5	1	ipilimumab
18.9	1	ipilimumab
19.7	1	ipilimumab
19.8	1	ipilimumab
19.9	1	ipilimumab
20.2	1	ipilimumab
20.3	1	ipilimumab
22.5	1	ipilimumab
22.5	1	ipilimumab
22.5	1	ipilimumab
23	1	ipilimumab
24.6	1	ipilimumab
24.6	1	ipilimumab
24.6	1	ipilimumab
24.8	1	ipilimumab
24.8	1	ipilimumab
25.3	1	ipilimumab
25.3	1	ipilimumab
26.5	1	ipilimumab
26.6	1	ipilimumab
27	1	ipilimumab
27	1	ipilimumab
28.3	1	ipilimumab
28.4	1	ipilimumab
30.4	1	ipilimumab
30.4	1	ipilimumab
32.1	1	ipilimumab
32.1	1	ipilimumab
32.4	1	ipilimumab
32.4	1	ipilimumab
32.9	1	ipilimumab
33	1	ipilimumab
37.1	1	ipilimumab
40.7	1	ipilimumab
42.3	1	ipilimumab
42.5	1	ipilimumab
42.6	1	ipilimumab
44.4	1	ipilimumab
44.5	1	ipilimumab
2.705	0	ipilimumab
3.345	0	ipilimumab
4.215	0	ipilimumab
4.37	0	ipilimumab
4.56	0	ipilimumab
4.725	0	ipilimumab
4.925	0	ipilimumab
5.125	0	ipilimumab
5.27	0	ipilimumab
5.45	0	ipilimumab
5.635	0	ipilimumab
5.845	0	ipilimumab
7.02	0	ipilimumab
8.365	0	ipilimumab
8.655	0	ipilimumab
8.96	0	ipilimumab
9.335	0	ipilimumab
9.665	0	ipilimumab
10.35	0	ipilimumab
10.8	0	ipilimumab
11.15	0	ipilimumab
11.55	0	ipilimumab
12.95	0	ipilimumab
14.95	0	ipilimumab
16.45	0	ipilimumab
16.95	0	ipilimumab
17.45	0	ipilimumab
20.55	0	ipilimumab
21.05	0	ipilimumab
21.55	0	ipilimumab
30.95	0	ipilimumab
32.95	0	ipilimumab
34.5	0	ipilimumab
34.85	0	ipilimumab
35.35	0	ipilimumab
35.9	0	ipilimumab
38.6	0	ipilimumab
38.6	0	ipilimumab
39.05	0	ipilimumab
39.35	0	ipilimumab
39.8	0	ipilimumab
44.95	0	ipilimumab
0.579	1	placebo
0.579	1	placebo
1.09	1	placebo
1.13	1	placebo
1.13	1	placebo
1.74	1	placebo
1.94	1	placebo
2.24	1	placebo
2.24	1	placebo
2.24	1	placebo
2.24	1	placebo
2.24	1	placebo
2.24	1	placebo
2.24	1	placebo
2.24	1	placebo
2.24	1	placebo
2.24	1	placebo
2.24	1	placebo
2.38	1	placebo
2.38	1	placebo
2.38	1	placebo
2.38	1	placebo
2.38	1	placebo
2.38	1	placebo
2.38	1	placebo
2.38	1	placebo
2.38	1	placebo
2.38	1	placebo
2.38	1	placebo
2.38	1	placebo
2.38	1	placebo
2.38	1	placebo
2.38	1	placebo
2.38	1	placebo
2.38	1	placebo
2.38	1	placebo
2.38	1	placebo
2.38	1	placebo
2.38	1	placebo
2.38	1	placebo
2.38	1	placebo
2.38	1	placebo
2.38	1	placebo
2.38	1	placebo
2.38	1	placebo
2.38	1	placebo
2.38	1	placebo
2.38	1	placebo
2.38	1	placebo
2.38	1	placebo
2.38	1	placebo
2.38	1	placebo
2.38	1	placebo
2.38	1	placebo
2.47	1	placebo
2.47	1	placebo
2.47	1	placebo
2.47	1	placebo
2.47	1	placebo
2.47	1	placebo
2.47	1	placebo
2.47	1	placebo
2.47	1	placebo
2.47	1	placebo
2.47	1	placebo
2.47	1	placebo
2.47	1	placebo
2.47	1	placebo
2.47	1	placebo
2.47	1	placebo
2.58	1	placebo
2.58	1	placebo
2.58	1	placebo
2.58	1	placebo
2.58	1	placebo
2.58	1	placebo
2.58	1	placebo
2.58	1	placebo
2.58	1	placebo
2.58	1	placebo
2.58	1	placebo
2.58	1	placebo
2.58	1	placebo
2.58	1	placebo
2.58	1	placebo
2.72	1	placebo
2.72	1	placebo
2.91	1	placebo
2.91	1	placebo
2.91	1	placebo
2.91	1	placebo
2.91	1	placebo
3.01	1	placebo
3.01	1	placebo
3.67	1	placebo
3.67	1	placebo
3.67	1	placebo
3.67	1	placebo
3.67	1	placebo
3.67	1	placebo
3.72	1	placebo
3.72	1	placebo
3.78	1	placebo
3.97	1	placebo
3.97	1	placebo
3.97	1	placebo
3.97	1	placebo
3.97	1	placebo
3.97	1	placebo
3.97	1	placebo
3.97	1	placebo
3.97	1	placebo
3.97	1	placebo
3.99	1	placebo
4.01	1	placebo
4.05	1	placebo
4.35	1	placebo
4.35	1	placebo
4.35	1	placebo
4.35	1	placebo
4.35	1	placebo
4.35	1	placebo
4.35	1	placebo
4.96	1	placebo
4.96	1	placebo
4.96	1	placebo
4.97	1	placebo
5.09	1	placebo
5.14	1	placebo
5.16	1	placebo
5.18	1	placebo
5.48	1	placebo
5.48	1	placebo
5.48	1	placebo
5.48	1	placebo
5.48	1	placebo
5.48	1	placebo
5.48	1	placebo
5.5	1	placebo
5.55	1	placebo
6.15	1	placebo
6.15	1	placebo
6.28	1	placebo
6.3	1	placebo
6.83	1	placebo
6.83	1	placebo
6.83	1	placebo
6.94	1	placebo
7.74	1	placebo
8.3	1	placebo
8.3	1	placebo
8.3	1	placebo
8.3	1	placebo
8.3	1	placebo
8.3	1	placebo
8.3	1	placebo
8.36	1	placebo
9.24	1	placebo
9.98	1	placebo
10.8	1	placebo
10.8	1	placebo
10.8	1	placebo
10.9	1	placebo
12.5	1	placebo
13.4	1	placebo
13.6	1	placebo
15.1	1	placebo
15.1	1	placebo
15.1	1	placebo
16.2	1	placebo
19.7	1	placebo
20.7	1	placebo
23.6	1	placebo
25.2	1	placebo
26.1	1	placebo
29.9	1	placebo
32.7	1	placebo
33	1	placebo
33.5	1	placebo
34.4	1	placebo
37.2	1	placebo
0.5155	0	placebo
1.11	0	placebo
1.435	0	placebo
2.65	0	placebo
2.96	0	placebo
3.47	0	placebo
3.47	0	placebo
4.365	0	placebo
4.815	0	placebo
5.055	0	placebo
5.33	0	placebo
5.875	0	placebo
7.41	0	placebo
8.82	0	placebo
8.82	0	placebo
9.19	0	placebo
9.645	0	placebo
9.645	0	placebo
35.1	0	placebo
36.95	0	placebo
42.25	0	placebo
