## Supplementary data files for "Cancer patient survival can be accurately parameterized, revealing time-dependent therapeutic effects and doubling the precision of small trials": CAIRO3_2A.csv

Time	Event	Arm
0.607	1	observation
0.911	1	observation
0.911	1	observation
0.911	1	observation
0.936	1	observation
0.943	1	observation
0.952	1	observation
0.99	1	observation
1.15	1	observation
1.27	1	observation
1.34	1	observation
1.43	1	observation
1.59	1	observation
1.59	1	observation
1.59	1	observation
1.6	1	observation
1.6	1	observation
1.62	1	observation
1.62	1	observation
1.64	1	observation
1.65	1	observation
1.66	1	observation
1.72	1	observation
1.72	1	observation
1.75	1	observation
1.75	1	observation
1.75	1	observation
1.77	1	observation
1.79	1	observation
1.81	1	observation
1.81	1	observation
1.81	1	observation
1.83	1	observation
1.83	1	observation
1.83	1	observation
1.84	1	observation
1.84	1	observation
1.85	1	observation
1.85	1	observation
1.85	1	observation
1.87	1	observation
1.87	1	observation
1.9	1	observation
1.9	1	observation
1.9	1	observation
1.91	1	observation
1.91	1	observation
1.93	1	observation
1.96	1	observation
1.96	1	observation
1.96	1	observation
1.96	1	observation
1.99	1	observation
1.99	1	observation
1.99	1	observation
1.99	1	observation
1.99	1	observation
1.99	1	observation
1.99	1	observation
2.02	1	observation
2.02	1	observation
2.02	1	observation
2.02	1	observation
2.02	1	observation
2.02	1	observation
2.02	1	observation
2.02	1	observation
2.05	1	observation
2.05	1	observation
2.05	1	observation
2.05	1	observation
2.05	1	observation
2.05	1	observation
2.06	1	observation
2.08	1	observation
2.08	1	observation
2.09	1	observation
2.12	1	observation
2.12	1	observation
2.14	1	observation
2.15	1	observation
2.15	1	observation
2.16	1	observation
2.16	1	observation
2.18	1	observation
2.21	1	observation
2.22	1	observation
2.24	1	observation
2.25	1	observation
2.3	1	observation
2.33	1	observation
2.37	1	observation
2.45	1	observation
2.5	1	observation
2.53	1	observation
2.59	1	observation
2.6	1	observation
2.64	1	observation
2.81	1	observation
2.89	1	observation
2.92	1	observation
2.93	1	observation
2.95	1	observation
2.99	1	observation
3.02	1	observation
3.05	1	observation
3.06	1	observation
3.13	1	observation
3.24	1	observation
3.24	1	observation
3.28	1	observation
3.36	1	observation
3.38	1	observation
3.43	1	observation
3.47	1	observation
3.51	1	observation
3.57	1	observation
3.64	1	observation
3.67	1	observation
3.72	1	observation
3.77	1	observation
3.79	1	observation
3.81	1	observation
3.82	1	observation
3.82	1	observation
3.83	1	observation
3.83	1	observation
3.85	1	observation
3.88	1	observation
3.89	1	observation
3.92	1	observation
3.94	1	observation
3.95	1	observation
3.95	1	observation
3.96	1	observation
3.98	1	observation
3.98	1	observation
4	1	observation
4	1	observation
4.01	1	observation
4.01	1	observation
4.02	1	observation
4.02	1	observation
4.02	1	observation
4.04	1	observation
4.04	1	observation
4.07	1	observation
4.07	1	observation
4.07	1	observation
4.07	1	observation
4.07	1	observation
4.08	1	observation
4.08	1	observation
4.08	1	observation
4.1	1	observation
4.13	1	observation
4.14	1	observation
4.17	1	observation
4.24	1	observation
4.26	1	observation
4.27	1	observation
4.3	1	observation
4.34	1	observation
4.38	1	observation
4.51	1	observation
4.52	1	observation
4.53	1	observation
4.53	1	observation
4.6	1	observation
4.64	1	observation
4.69	1	observation
4.75	1	observation
4.88	1	observation
4.98	1	observation
5.03	1	observation
5.04	1	observation
5.07	1	observation
5.13	1	observation
5.16	1	observation
5.32	1	observation
5.32	1	observation
5.6	1	observation
5.62	1	observation
5.63	1	observation
5.68	1	observation
5.72	1	observation
5.75	1	observation
5.81	1	observation
5.81	1	observation
5.82	1	observation
5.84	1	observation
5.87	1	observation
5.87	1	observation
5.9	1	observation
5.9	1	observation
5.91	1	observation
5.93	1	observation
5.93	1	observation
5.99	1	observation
6.01	1	observation
6.07	1	observation
6.07	1	observation
6.08	1	observation
6.12	1	observation
6.14	1	observation
6.15	1	observation
6.23	1	observation
6.26	1	observation
6.26	1	observation
6.27	1	observation
6.32	1	observation
6.36	1	observation
6.44	1	observation
6.52	1	observation
6.54	1	observation
6.58	1	observation
6.58	1	observation
6.61	1	observation
6.61	1	observation
6.67	1	observation
7.12	1	observation
7.39	1	observation
7.5	1	observation
7.56	1	observation
7.64	1	observation
7.69	1	observation
7.75	1	observation
7.82	1	observation
7.87	1	observation
8.03	1	observation
8.08	1	observation
8.12	1	observation
8.14	1	observation
8.2	1	observation
8.24	1	observation
8.32	1	observation
8.35	1	observation
8.42	1	observation
8.55	1	observation
8.58	1	observation
8.67	1	observation
8.79	1	observation
8.87	1	observation
8.91	1	observation
8.97	1	observation
9.2	1	observation
9.72	1	observation
9.77	1	observation
9.92	1	observation
9.96	1	observation
10.1	1	observation
10.3	1	observation
10.6	1	observation
11	1	observation
11.1	1	observation
11.6	1	observation
11.9	1	observation
12	1	observation
12.2	1	observation
12.5	1	observation
12.8	1	observation
13	1	observation
13.1	1	observation
17.4	1	observation
18.4	1	observation
19	1	observation
23.5	1	observation
24.8	1	observation
2.39	0	observation
4.78	0	observation
7.165	0	observation
9.63	0	observation
17.95	0	observation
29.95	0	observation
38.95	0	observation
41.95	0	observation
44.95	0	observation
53.95	0	observation
60	0	observation
0.458	1	maintenance
0.815	1	maintenance
0.997	1	maintenance
1.43	1	maintenance
1.49	1	maintenance
1.49	1	maintenance
1.56	1	maintenance
1.81	1	maintenance
1.82	1	maintenance
1.88	1	maintenance
1.88	1	maintenance
1.88	1	maintenance
1.95	1	maintenance
1.95	1	maintenance
1.98	1	maintenance
1.98	1	maintenance
2.01	1	maintenance
2.01	1	maintenance
2.01	1	maintenance
2.01	1	maintenance
2.04	1	maintenance
2.04	1	maintenance
2.04	1	maintenance
2.04	1	maintenance
2.04	1	maintenance
2.07	1	maintenance
2.07	1	maintenance
2.07	1	maintenance
2.07	1	maintenance
2.07	1	maintenance
2.07	1	maintenance
2.1	1	maintenance
2.1	1	maintenance
2.1	1	maintenance
2.1	1	maintenance
2.1	1	maintenance
2.13	1	maintenance
2.2	1	maintenance
2.2	1	maintenance
2.2	1	maintenance
2.26	1	maintenance
2.26	1	maintenance
2.29	1	maintenance
2.29	1	maintenance
2.32	1	maintenance
2.39	1	maintenance
2.39	1	maintenance
2.58	1	maintenance
2.58	1	maintenance
2.71	1	maintenance
2.71	1	maintenance
2.91	1	maintenance
2.91	1	maintenance
2.91	1	maintenance
3.03	1	maintenance
3.29	1	maintenance
3.42	1	maintenance
3.52	1	maintenance
3.68	1	maintenance
3.75	1	maintenance
3.75	1	maintenance
3.81	1	maintenance
3.82	1	maintenance
3.84	1	maintenance
3.87	1	maintenance
3.94	1	maintenance
3.94	1	maintenance
3.94	1	maintenance
3.97	1	maintenance
4	1	maintenance
4	1	maintenance
4.01	1	maintenance
4.01	1	maintenance
4.07	1	maintenance
4.07	1	maintenance
4.08	1	maintenance
4.1	1	maintenance
4.13	1	maintenance
4.13	1	maintenance
4.19	1	maintenance
4.19	1	maintenance
4.26	1	maintenance
4.32	1	maintenance
4.32	1	maintenance
4.32	1	maintenance
4.45	1	maintenance
4.55	1	maintenance
4.65	1	maintenance
5.03	1	maintenance
5.03	1	maintenance
5.03	1	maintenance
5.1	1	maintenance
5.1	1	maintenance
5.1	1	maintenance
5.23	1	maintenance
5.23	1	maintenance
5.29	1	maintenance
5.42	1	maintenance
5.61	1	maintenance
5.61	1	maintenance
5.68	1	maintenance
5.68	1	maintenance
5.74	1	maintenance
5.81	1	maintenance
5.81	1	maintenance
5.97	1	maintenance
6	1	maintenance
6	1	maintenance
6.06	1	maintenance
6.06	1	maintenance
6.06	1	maintenance
6.13	1	maintenance
6.13	1	maintenance
6.13	1	maintenance
6.19	1	maintenance
6.19	1	maintenance
6.2	1	maintenance
6.26	1	maintenance
6.32	1	maintenance
6.32	1	maintenance
6.38	1	maintenance
6.38	1	maintenance
6.45	1	maintenance
6.55	1	maintenance
6.64	1	maintenance
6.9	1	maintenance
6.9	1	maintenance
7.03	1	maintenance
7.15	1	maintenance
7.41	1	maintenance
7.73	1	maintenance
8	1	maintenance
8.1	1	maintenance
8.2	1	maintenance
8.21	1	maintenance
8.23	1	maintenance
8.33	1	maintenance
8.33	1	maintenance
8.39	1	maintenance
8.45	1	maintenance
8.55	1	maintenance
8.65	1	maintenance
8.75	1	maintenance
8.75	1	maintenance
8.91	1	maintenance
8.97	1	maintenance
8.97	1	maintenance
9.1	1	maintenance
9.22	1	maintenance
9.45	1	maintenance
9.75	1	maintenance
9.75	1	maintenance
9.81	1	maintenance
10	1	maintenance
10	1	maintenance
10.1	1	maintenance
10.3	1	maintenance
10.4	1	maintenance
10.5	1	maintenance
10.5	1	maintenance
10.6	1	maintenance
10.6	1	maintenance
10.6	1	maintenance
10.7	1	maintenance
10.7	1	maintenance
10.7	1	maintenance
10.9	1	maintenance
10.9	1	maintenance
10.9	1	maintenance
11	1	maintenance
11	1	maintenance
11.2	1	maintenance
11.2	1	maintenance
11.2	1	maintenance
11.4	1	maintenance
11.6	1	maintenance
11.6	1	maintenance
11.7	1	maintenance
11.7	1	maintenance
11.9	1	maintenance
11.9	1	maintenance
12.1	1	maintenance
12.2	1	maintenance
12.3	1	maintenance
12.3	1	maintenance
12.4	1	maintenance
12.4	1	maintenance
12.5	1	maintenance
12.6	1	maintenance
13	1	maintenance
13.1	1	maintenance
13.1	1	maintenance
13.2	1	maintenance
13.6	1	maintenance
13.6	1	maintenance
13.6	1	maintenance
13.7	1	maintenance
13.9	1	maintenance
14	1	maintenance
14.3	1	maintenance
14.4	1	maintenance
14.4	1	maintenance
14.5	1	maintenance
14.6	1	maintenance
14.6	1	maintenance
15.2	1	maintenance
16.5	1	maintenance
16.6	1	maintenance
16.6	1	maintenance
16.8	1	maintenance
16.9	1	maintenance
17	1	maintenance
17	1	maintenance
17.1	1	maintenance
17.1	1	maintenance
17.6	1	maintenance
17.6	1	maintenance
17.6	1	maintenance
17.6	1	maintenance
17.6	1	maintenance
17.8	1	maintenance
17.8	1	maintenance
18.5	1	maintenance
18.9	1	maintenance
19.4	1	maintenance
19.7	1	maintenance
20	1	maintenance
20.6	1	maintenance
20.7	1	maintenance
21	1	maintenance
22.1	1	maintenance
22.1	1	maintenance
22.4	1	maintenance
22.8	1	maintenance
22.9	1	maintenance
23	1	maintenance
23.1	1	maintenance
23.6	1	maintenance
24.6	1	maintenance
24.8	1	maintenance
24.9	1	maintenance
24.9	1	maintenance
25.1	1	maintenance
26.1	1	maintenance
26.6	1	maintenance
26.7	1	maintenance
27	1	maintenance
27.8	1	maintenance
28.1	1	maintenance
28.2	1	maintenance
29.4	1	maintenance
29.6	1	maintenance
30.3	1	maintenance
30.7	1	maintenance
32.1	1	maintenance
33.2	1	maintenance
35.5	1	maintenance
37.2	1	maintenance
37.7	1	maintenance
5.985	0	maintenance
14.95	0	maintenance
17.95	0	maintenance
20.95	0	maintenance
25.45	0	maintenance
26.95	0	maintenance
28.45	0	maintenance
29.95	0	maintenance
31.45	0	maintenance
33	0	maintenance
34.45	0	maintenance
38.35	0	maintenance
40.75	0	maintenance
43.15	0	maintenance
45.55	0	maintenance
53.95	0	maintenance
60	0	maintenance
60	0	maintenance
60	0	maintenance
