## Supplementary data files for "Cancer patient survival can be accurately parameterized, revealing time-dependent therapeutic effects and doubling the precision of small trials": CAIRO3_2B.csv

Time	Event	Arm
0.881	1	observation
0.881	1	observation
1.03	1	observation
1.03	1	observation
1.12	1	observation
1.13	1	observation
1.31	1	observation
1.39	1	observation
1.55	1	observation
1.73	1	observation
1.73	1	observation
1.76	1	observation
1.76	1	observation
1.77	1	observation
1.8	1	observation
1.87	1	observation
1.92	1	observation
1.93	1	observation
1.96	1	observation
1.99	1	observation
1.99	1	observation
1.99	1	observation
2.02	1	observation
2.02	1	observation
2.12	1	observation
2.12	1	observation
2.12	1	observation
2.12	1	observation
2.12	1	observation
2.12	1	observation
2.12	1	observation
2.17	1	observation
2.17	1	observation
2.2	1	observation
2.21	1	observation
2.24	1	observation
2.25	1	observation
2.3	1	observation
2.34	1	observation
2.34	1	observation
2.45	1	observation
2.62	1	observation
2.7	1	observation
2.77	1	observation
2.82	1	observation
3.04	1	observation
3.05	1	observation
3.11	1	observation
3.12	1	observation
3.17	1	observation
3.18	1	observation
3.23	1	observation
3.39	1	observation
3.4	1	observation
3.55	1	observation
3.62	1	observation
3.68	1	observation
3.79	1	observation
3.94	1	observation
3.97	1	observation
4	1	observation
4.01	1	observation
4.02	1	observation
4.07	1	observation
4.08	1	observation
4.1	1	observation
4.12	1	observation
4.14	1	observation
4.2	1	observation
4.27	1	observation
4.27	1	observation
4.38	1	observation
4.39	1	observation
4.45	1	observation
4.47	1	observation
4.59	1	observation
4.68	1	observation
4.68	1	observation
4.7	1	observation
4.7	1	observation
4.75	1	observation
4.78	1	observation
4.84	1	observation
4.87	1	observation
4.92	1	observation
5.04	1	observation
5.29	1	observation
5.29	1	observation
5.35	1	observation
5.43	1	observation
5.56	1	observation
5.71	1	observation
5.74	1	observation
5.82	1	observation
5.93	1	observation
5.94	1	observation
5.98	1	observation
6.03	1	observation
6.06	1	observation
6.12	1	observation
6.14	1	observation
6.22	1	observation
6.28	1	observation
6.34	1	observation
6.43	1	observation
6.44	1	observation
6.46	1	observation
6.51	1	observation
6.52	1	observation
6.54	1	observation
6.57	1	observation
6.63	1	observation
6.67	1	observation
6.71	1	observation
6.73	1	observation
6.76	1	observation
6.77	1	observation
6.8	1	observation
6.86	1	observation
6.89	1	observation
7.15	1	observation
7.23	1	observation
7.37	1	observation
7.44	1	observation
7.5	1	observation
7.6	1	observation
7.66	1	observation
7.85	1	observation
7.96	1	observation
8.02	1	observation
8.13	1	observation
8.31	1	observation
8.32	1	observation
8.37	1	observation
8.44	1	observation
8.51	1	observation
8.56	1	observation
8.56	1	observation
8.61	1	observation
8.61	1	observation
8.89	1	observation
8.95	1	observation
8.95	1	observation
9.05	1	observation
9.05	1	observation
9.37	1	observation
9.48	1	observation
9.68	1	observation
9.8	1	observation
9.88	1	observation
10.1	1	observation
10.3	1	observation
10.3	1	observation
10.3	1	observation
10.4	1	observation
10.4	1	observation
10.4	1	observation
10.5	1	observation
10.5	1	observation
10.5	1	observation
10.6	1	observation
10.6	1	observation
10.7	1	observation
10.8	1	observation
10.9	1	observation
11.1	1	observation
11.1	1	observation
11.2	1	observation
11.2	1	observation
11.3	1	observation
11.5	1	observation
11.5	1	observation
11.5	1	observation
11.7	1	observation
11.7	1	observation
11.8	1	observation
11.9	1	observation
12.1	1	observation
12.3	1	observation
12.3	1	observation
12.4	1	observation
12.6	1	observation
12.6	1	observation
12.8	1	observation
12.9	1	observation
12.9	1	observation
12.9	1	observation
12.9	1	observation
13	1	observation
13	1	observation
13.1	1	observation
13.1	1	observation
13.2	1	observation
13.2	1	observation
13.3	1	observation
13.4	1	observation
13.4	1	observation
13.6	1	observation
13.7	1	observation
13.7	1	observation
13.8	1	observation
13.9	1	observation
14	1	observation
14	1	observation
14	1	observation
14.1	1	observation
14.3	1	observation
14.4	1	observation
14.7	1	observation
14.8	1	observation
15	1	observation
15	1	observation
15.1	1	observation
15.2	1	observation
15.3	1	observation
15.4	1	observation
15.5	1	observation
15.6	1	observation
15.7	1	observation
15.8	1	observation
15.9	1	observation
16	1	observation
16.1	1	observation
16.2	1	observation
16.3	1	observation
16.6	1	observation
16.7	1	observation
16.8	1	observation
17.3	1	observation
17.3	1	observation
17.4	1	observation
17.4	1	observation
17.5	1	observation
17.6	1	observation
17.6	1	observation
17.7	1	observation
17.8	1	observation
17.9	1	observation
18.1	1	observation
18.2	1	observation
18.3	1	observation
18.4	1	observation
18.6	1	observation
18.7	1	observation
18.9	1	observation
19.3	1	observation
19.5	1	observation
20.6	1	observation
20.8	1	observation
20.9	1	observation
21.2	1	observation
21.3	1	observation
21.4	1	observation
22.9	1	observation
23.1	1	observation
23.6	1	observation
24.4	1	observation
26.2	1	observation
27.4	1	observation
28.6	1	observation
31.2	1	observation
32.3	1	observation
34.5	1	observation
35.3	1	observation
38.4	1	observation
5.99	0	observation
13.75	0	observation
15.45	0	observation
17.15	0	observation
18.85	0	observation
20.55	0	observation
22.25	0	observation
29.95	0	observation
38.95	0	observation
41.95	0	observation
44.95	0	observation
51.95	0	observation
55.95	0	observation
60	0	observation
0.952	1	maintenance
0.97	1	maintenance
1.18	1	maintenance
1.43	1	maintenance
1.61	1	maintenance
1.62	1	maintenance
1.71	1	maintenance
1.93	1	maintenance
1.93	1	maintenance
1.97	1	maintenance
2	1	maintenance
2.06	1	maintenance
2.07	1	maintenance
2.12	1	maintenance
2.12	1	maintenance
2.15	1	maintenance
2.15	1	maintenance
2.15	1	maintenance
2.16	1	maintenance
2.16	1	maintenance
2.18	1	maintenance
2.19	1	maintenance
2.21	1	maintenance
2.21	1	maintenance
2.21	1	maintenance
2.24	1	maintenance
2.24	1	maintenance
2.24	1	maintenance
2.32	1	maintenance
2.32	1	maintenance
2.38	1	maintenance
2.47	1	maintenance
2.52	1	maintenance
2.7	1	maintenance
2.91	1	maintenance
2.97	1	maintenance
3.08	1	maintenance
3.11	1	maintenance
3.54	1	maintenance
3.62	1	maintenance
3.81	1	maintenance
3.94	1	maintenance
3.99	1	maintenance
4.05	1	maintenance
4.06	1	maintenance
4.12	1	maintenance
4.18	1	maintenance
4.19	1	maintenance
4.24	1	maintenance
4.25	1	maintenance
4.25	1	maintenance
4.3	1	maintenance
4.32	1	maintenance
4.34	1	maintenance
4.37	1	maintenance
4.38	1	maintenance
4.59	1	maintenance
4.64	1	maintenance
4.74	1	maintenance
5.08	1	maintenance
5.14	1	maintenance
5.16	1	maintenance
5.2	1	maintenance
5.33	1	maintenance
5.4	1	maintenance
5.42	1	maintenance
5.59	1	maintenance
5.6	1	maintenance
5.72	1	maintenance
5.79	1	maintenance
5.87	1	maintenance
5.98	1	maintenance
6.11	1	maintenance
6.12	1	maintenance
6.14	1	maintenance
6.21	1	maintenance
6.23	1	maintenance
6.24	1	maintenance
6.36	1	maintenance
6.37	1	maintenance
6.49	1	maintenance
6.49	1	maintenance
6.51	1	maintenance
6.51	1	maintenance
6.62	1	maintenance
6.69	1	maintenance
6.81	1	maintenance
6.87	1	maintenance
7	1	maintenance
7.08	1	maintenance
7.17	1	maintenance
7.2	1	maintenance
7.23	1	maintenance
7.59	1	maintenance
7.72	1	maintenance
7.88	1	maintenance
8.07	1	maintenance
8.14	1	maintenance
8.18	1	maintenance
8.26	1	maintenance
8.32	1	maintenance
8.4	1	maintenance
8.47	1	maintenance
8.49	1	maintenance
8.55	1	maintenance
8.68	1	maintenance
8.75	1	maintenance
8.79	1	maintenance
8.79	1	maintenance
8.98	1	maintenance
9.07	1	maintenance
9.13	1	maintenance
9.13	1	maintenance
9.24	1	maintenance
9.29	1	maintenance
9.51	1	maintenance
9.52	1	maintenance
9.7	1	maintenance
9.81	1	maintenance
9.87	1	maintenance
9.91	1	maintenance
9.92	1	maintenance
10.1	1	maintenance
10.1	1	maintenance
10.2	1	maintenance
10.3	1	maintenance
10.4	1	maintenance
10.4	1	maintenance
10.5	1	maintenance
10.7	1	maintenance
10.8	1	maintenance
10.9	1	maintenance
11	1	maintenance
11.1	1	maintenance
11.2	1	maintenance
11.4	1	maintenance
11.5	1	maintenance
11.7	1	maintenance
11.7	1	maintenance
11.8	1	maintenance
11.9	1	maintenance
12	1	maintenance
12.1	1	maintenance
12.2	1	maintenance
12.3	1	maintenance
12.4	1	maintenance
12.5	1	maintenance
12.5	1	maintenance
12.6	1	maintenance
12.7	1	maintenance
12.9	1	maintenance
13	1	maintenance
13.1	1	maintenance
13.2	1	maintenance
13.3	1	maintenance
13.3	1	maintenance
13.4	1	maintenance
13.4	1	maintenance
13.5	1	maintenance
13.6	1	maintenance
13.6	1	maintenance
13.7	1	maintenance
13.8	1	maintenance
13.9	1	maintenance
14	1	maintenance
14	1	maintenance
14.1	1	maintenance
14.3	1	maintenance
14.4	1	maintenance
14.5	1	maintenance
14.6	1	maintenance
14.6	1	maintenance
14.7	1	maintenance
14.7	1	maintenance
15.5	1	maintenance
15.6	1	maintenance
15.7	1	maintenance
15.7	1	maintenance
15.8	1	maintenance
16	1	maintenance
16.1	1	maintenance
16.2	1	maintenance
16.5	1	maintenance
16.6	1	maintenance
16.8	1	maintenance
16.9	1	maintenance
17.1	1	maintenance
17.3	1	maintenance
17.3	1	maintenance
17.4	1	maintenance
17.5	1	maintenance
17.6	1	maintenance
17.7	1	maintenance
17.7	1	maintenance
17.8	1	maintenance
17.8	1	maintenance
17.9	1	maintenance
18	1	maintenance
18.4	1	maintenance
18.5	1	maintenance
18.7	1	maintenance
19.1	1	maintenance
19.1	1	maintenance
19.2	1	maintenance
19.3	1	maintenance
19.7	1	maintenance
20	1	maintenance
20.6	1	maintenance
21.1	1	maintenance
21.3	1	maintenance
21.4	1	maintenance
21.7	1	maintenance
21.9	1	maintenance
22	1	maintenance
22.1	1	maintenance
22.2	1	maintenance
22.5	1	maintenance
22.7	1	maintenance
22.7	1	maintenance
22.8	1	maintenance
22.9	1	maintenance
23	1	maintenance
23.1	1	maintenance
23.3	1	maintenance
23.5	1	maintenance
23.6	1	maintenance
24.1	1	maintenance
24.2	1	maintenance
24.4	1	maintenance
24.6	1	maintenance
24.7	1	maintenance
24.8	1	maintenance
25.6	1	maintenance
26	1	maintenance
27	1	maintenance
27.2	1	maintenance
27.4	1	maintenance
27.7	1	maintenance
27.8	1	maintenance
28.1	1	maintenance
28.5	1	maintenance
29.5	1	maintenance
30.3	1	maintenance
30.6	1	maintenance
31.1	1	maintenance
31.6	1	maintenance
32	1	maintenance
32.1	1	maintenance
33.2	1	maintenance
33.7	1	maintenance
34.5	1	maintenance
35.5	1	maintenance
37.7	1	maintenance
42.1	1	maintenance
45.6	1	maintenance
59.7	1	maintenance
59.9	1	maintenance
6.01	0	maintenance
13.95	0	maintenance
15.9	0	maintenance
17.95	0	maintenance
19.95	0	maintenance
21.95	0	maintenance
25.45	0	maintenance
26.95	0	maintenance
28.45	0	maintenance
29.95	0	maintenance
31.45	0	maintenance
32.95	0	maintenance
34.45	0	maintenance
38.35	0	maintenance
40.75	0	maintenance
43.15	0	maintenance
45.5	0	maintenance
53.95	0	maintenance
60	0	maintenance
60	0	maintenance
60	0	maintenance
