## Supplementary data files for "Cancer patient survival can be accurately parameterized, revealing time-dependent therapeutic effects and doubling the precision of small trials": CAIRO3_2D.csv

Time	Event	Arm
2.54	1	observation
2.54	1	observation
2.54	1	observation
2.54	1	observation
2.69	1	observation
2.84	1	observation
2.99	1	observation
3.44	1	observation
3.44	1	observation
3.44	1	observation
4.23	1	observation
4.43	1	observation
4.43	1	observation
4.52	1	observation
4.52	1	observation
4.66	1	observation
4.66	1	observation
4.66	1	observation
4.76	1	observation
4.82	1	observation
4.88	1	observation
5.03	1	observation
5.04	1	observation
5.12	1	observation
5.25	1	observation
5.36	1	observation
5.63	1	observation
5.87	1	observation
6.02	1	observation
6.07	1	observation
6.16	1	observation
6.24	1	observation
6.45	1	observation
6.6	1	observation
6.71	1	observation
6.73	1	observation
6.76	1	observation
6.94	1	observation
7	1	observation
7.11	1	observation
7.18	1	observation
7.24	1	observation
7.33	1	observation
7.62	1	observation
7.7	1	observation
8.08	1	observation
8.28	1	observation
8.35	1	observation
8.45	1	observation
8.53	1	observation
8.6	1	observation
8.87	1	observation
8.95	1	observation
9.11	1	observation
9.18	1	observation
9.25	1	observation
9.41	1	observation
9.65	1	observation
9.65	1	observation
9.74	1	observation
9.85	1	observation
9.94	1	observation
10.1	1	observation
10.4	1	observation
10.5	1	observation
10.6	1	observation
10.7	1	observation
10.7	1	observation
10.8	1	observation
10.9	1	observation
11.1	1	observation
11.1	1	observation
11.2	1	observation
11.4	1	observation
11.7	1	observation
11.9	1	observation
12	1	observation
12.1	1	observation
12.2	1	observation
12.4	1	observation
12.6	1	observation
12.8	1	observation
12.8	1	observation
12.8	1	observation
12.9	1	observation
12.9	1	observation
12.9	1	observation
13	1	observation
13	1	observation
13	1	observation
13.1	1	observation
13.1	1	observation
13.2	1	observation
13.2	1	observation
13.4	1	observation
13.5	1	observation
13.6	1	observation
14	1	observation
14.1	1	observation
14.1	1	observation
14.2	1	observation
14.2	1	observation
14.3	1	observation
14.3	1	observation
14.4	1	observation
14.6	1	observation
14.7	1	observation
14.8	1	observation
15	1	observation
15	1	observation
15.1	1	observation
15.2	1	observation
15.3	1	observation
15.7	1	observation
15.8	1	observation
15.8	1	observation
15.9	1	observation
16	1	observation
16.2	1	observation
16.2	1	observation
16.3	1	observation
16.3	1	observation
16.4	1	observation
16.5	1	observation
17.2	1	observation
17.2	1	observation
17.3	1	observation
17.5	1	observation
17.6	1	observation
17.6	1	observation
17.7	1	observation
17.7	1	observation
17.7	1	observation
17.9	1	observation
17.9	1	observation
18	1	observation
18.1	1	observation
18.2	1	observation
18.3	1	observation
18.3	1	observation
18.4	1	observation
18.7	1	observation
18.7	1	observation
18.8	1	observation
18.8	1	observation
18.8	1	observation
18.9	1	observation
19.1	1	observation
19.2	1	observation
19.3	1	observation
19.8	1	observation
20.2	1	observation
20.2	1	observation
20.3	1	observation
20.5	1	observation
20.9	1	observation
21	1	observation
21.3	1	observation
21.4	1	observation
21.5	1	observation
21.7	1	observation
21.8	1	observation
21.9	1	observation
22	1	observation
22.2	1	observation
22.3	1	observation
22.3	1	observation
22.5	1	observation
22.6	1	observation
23.8	1	observation
23.9	1	observation
24	1	observation
24.1	1	observation
24.2	1	observation
24.3	1	observation
24.5	1	observation
25.6	1	observation
25.8	1	observation
26	1	observation
26.1	1	observation
26.3	1	observation
26.6	1	observation
27.1	1	observation
27.2	1	observation
27.5	1	observation
27.8	1	observation
28.2	1	observation
28.2	1	observation
28.3	1	observation
29.2	1	observation
29.4	1	observation
29.5	1	observation
29.6	1	observation
29.8	1	observation
29.9	1	observation
30.2	1	observation
30.3	1	observation
30.4	1	observation
30.4	1	observation
30.5	1	observation
30.7	1	observation
31.3	1	observation
31.5	1	observation
31.7	1	observation
32	1	observation
32.2	1	observation
32.8	1	observation
32.9	1	observation
33	1	observation
33.2	1	observation
33.4	1	observation
33.9	1	observation
34.2	1	observation
35	1	observation
35.1	1	observation
35.5	1	observation
35.7	1	observation
36.9	1	observation
37	1	observation
37.6	1	observation
37.7	1	observation
38.2	1	observation
38.3	1	observation
38.4	1	observation
38.5	1	observation
40.9	1	observation
41.4	1	observation
42.6	1	observation
43.9	1	observation
46.6	1	observation
47.8	1	observation
48.4	1	observation
49.9	1	observation
50.7	1	observation
51.1	1	observation
51.3	1	observation
52	1	observation
52.2	1	observation
52.6	1	observation
1.9	0	observation
3.98	0	observation
6.005	0	observation
8.025	0	observation
9.97	0	observation
12.75	0	observation
13.55	0	observation
14.35	0	observation
15.15	0	observation
15.95	0	observation
16.75	0	observation
17.55	0	observation
18.35	0	observation
19.15	0	observation
19.95	0	observation
20.7	0	observation
21.6	0	observation
22.35	0	observation
23.15	0	observation
25.35	0	observation
26.65	0	observation
27.95	0	observation
29.35	0	observation
30.65	0	observation
31.95	0	observation
33.35	0	observation
34.65	0	observation
37.45	0	observation
38.95	0	observation
40.45	0	observation
41.95	0	observation
43.45	0	observation
44.95	0	observation
46.45	0	observation
50.35	0	observation
52.75	0	observation
55.15	0	observation
57.55	0	observation
60	0	observation
60	0	observation
1.12	1	maintenance
1.21	1	maintenance
2.13	1	maintenance
2.66	1	maintenance
2.87	1	maintenance
2.93	1	maintenance
3	1	maintenance
3.33	1	maintenance
3.59	1	maintenance
3.64	1	maintenance
3.73	1	maintenance
3.88	1	maintenance
4.04	1	maintenance
4.26	1	maintenance
4.45	1	maintenance
4.47	1	maintenance
4.91	1	maintenance
5.07	1	maintenance
5.81	1	maintenance
6.04	1	maintenance
6.2	1	maintenance
6.49	1	maintenance
6.63	1	maintenance
6.65	1	maintenance
6.95	1	maintenance
7.08	1	maintenance
7.67	1	maintenance
7.86	1	maintenance
7.99	1	maintenance
8.12	1	maintenance
8.6	1	maintenance
8.64	1	maintenance
8.7	1	maintenance
8.71	1	maintenance
8.73	1	maintenance
8.77	1	maintenance
8.86	1	maintenance
9.04	1	maintenance
9.1	1	maintenance
9.22	1	maintenance
9.42	1	maintenance
9.44	1	maintenance
9.81	1	maintenance
9.87	1	maintenance
9.89	1	maintenance
9.93	1	maintenance
10	1	maintenance
10.1	1	maintenance
10.1	1	maintenance
10.2	1	maintenance
10.3	1	maintenance
10.6	1	maintenance
10.7	1	maintenance
10.8	1	maintenance
10.8	1	maintenance
10.9	1	maintenance
11.1	1	maintenance
11.1	1	maintenance
11.3	1	maintenance
11.4	1	maintenance
11.4	1	maintenance
11.4	1	maintenance
11.5	1	maintenance
11.5	1	maintenance
11.5	1	maintenance
11.6	1	maintenance
11.6	1	maintenance
11.7	1	maintenance
11.8	1	maintenance
11.8	1	maintenance
12	1	maintenance
12	1	maintenance
12.3	1	maintenance
12.4	1	maintenance
12.5	1	maintenance
12.6	1	maintenance
12.7	1	maintenance
12.8	1	maintenance
12.8	1	maintenance
13.2	1	maintenance
13.2	1	maintenance
13.4	1	maintenance
13.7	1	maintenance
13.7	1	maintenance
13.8	1	maintenance
13.9	1	maintenance
14.2	1	maintenance
14.4	1	maintenance
14.4	1	maintenance
14.6	1	maintenance
14.7	1	maintenance
14.9	1	maintenance
15	1	maintenance
15.3	1	maintenance
15.6	1	maintenance
15.7	1	maintenance
15.8	1	maintenance
15.8	1	maintenance
15.9	1	maintenance
15.9	1	maintenance
16.2	1	maintenance
16.3	1	maintenance
16.5	1	maintenance
16.9	1	maintenance
17.1	1	maintenance
17.4	1	maintenance
17.6	1	maintenance
17.7	1	maintenance
17.9	1	maintenance
17.9	1	maintenance
18.1	1	maintenance
18.2	1	maintenance
18.2	1	maintenance
18.4	1	maintenance
18.4	1	maintenance
18.7	1	maintenance
18.8	1	maintenance
18.8	1	maintenance
18.9	1	maintenance
19	1	maintenance
19.2	1	maintenance
19.3	1	maintenance
19.4	1	maintenance
19.5	1	maintenance
19.8	1	maintenance
20	1	maintenance
20.1	1	maintenance
20.2	1	maintenance
20.6	1	maintenance
20.8	1	maintenance
20.9	1	maintenance
21	1	maintenance
21	1	maintenance
21.1	1	maintenance
21.2	1	maintenance
21.3	1	maintenance
21.5	1	maintenance
21.7	1	maintenance
21.7	1	maintenance
21.8	1	maintenance
21.9	1	maintenance
22	1	maintenance
22.2	1	maintenance
22.5	1	maintenance
22.6	1	maintenance
22.8	1	maintenance
22.9	1	maintenance
23	1	maintenance
23	1	maintenance
23.2	1	maintenance
23.5	1	maintenance
23.6	1	maintenance
23.7	1	maintenance
23.8	1	maintenance
24	1	maintenance
24.1	1	maintenance
24.2	1	maintenance
24.3	1	maintenance
24.6	1	maintenance
24.8	1	maintenance
24.9	1	maintenance
25	1	maintenance
25.1	1	maintenance
25.5	1	maintenance
25.7	1	maintenance
25.8	1	maintenance
25.9	1	maintenance
25.9	1	maintenance
26	1	maintenance
26	1	maintenance
27.1	1	maintenance
27.5	1	maintenance
27.6	1	maintenance
27.7	1	maintenance
27.7	1	maintenance
27.9	1	maintenance
28.3	1	maintenance
28.4	1	maintenance
28.4	1	maintenance
28.7	1	maintenance
28.8	1	maintenance
29.2	1	maintenance
29.7	1	maintenance
29.8	1	maintenance
29.9	1	maintenance
30	1	maintenance
30.4	1	maintenance
30.5	1	maintenance
31.2	1	maintenance
31.4	1	maintenance
31.6	1	maintenance
31.7	1	maintenance
31.8	1	maintenance
32	1	maintenance
32.1	1	maintenance
32.3	1	maintenance
32.4	1	maintenance
32.5	1	maintenance
32.9	1	maintenance
33	1	maintenance
33.1	1	maintenance
33.2	1	maintenance
33.4	1	maintenance
33.5	1	maintenance
33.5	1	maintenance
33.6	1	maintenance
33.7	1	maintenance
34.5	1	maintenance
34.6	1	maintenance
34.8	1	maintenance
34.9	1	maintenance
35.7	1	maintenance
36.8	1	maintenance
37.1	1	maintenance
37.2	1	maintenance
38.3	1	maintenance
40.1	1	maintenance
40.3	1	maintenance
41.2	1	maintenance
41.3	1	maintenance
41.5	1	maintenance
41.7	1	maintenance
43.4	1	maintenance
44.4	1	maintenance
45.6	1	maintenance
46.2	1	maintenance
46.6	1	maintenance
46.7	1	maintenance
49.4	1	maintenance
52.5	1	maintenance
53.9	1	maintenance
4.015	0	maintenance
8.02	0	maintenance
13.05	0	maintenance
14.15	0	maintenance
15.25	0	maintenance
16.35	0	maintenance
17.5	0	maintenance
18.55	0	maintenance
19.65	0	maintenance
20.75	0	maintenance
21.85	0	maintenance
22.95	0	maintenance
24.75	0	maintenance
25.45	0	maintenance
26.25	0	maintenance
27	0	maintenance
27.75	0	maintenance
28.5	0	maintenance
29.45	0	maintenance
29.95	0	maintenance
30.75	0	maintenance
31.45	0	maintenance
32.25	0	maintenance
32.95	0	maintenance
33.75	0	maintenance
34.45	0	maintenance
35.25	0	maintenance
37.05	0	maintenance
38.1	0	maintenance
39.25	0	maintenance
40.35	0	maintenance
41.45	0	maintenance
42.55	0	maintenance
43.65	0	maintenance
44.75	0	maintenance
45.85	0	maintenance
46.95	0	maintenance
49.75	0	maintenance
51.45	0	maintenance
53.15	0	maintenance
54.85	0	maintenance
56.55	0	maintenance
58.25	0	maintenance
60	0	maintenance
60	0	maintenance
60	0	maintenance
60	0	maintenance
