## Supplementary data files for "Cancer patient survival can be accurately parameterized, revealing time-dependent therapeutic effects and doubling the precision of small trials": CALGB40502_2A.csv

Time	Event	Arm
1.16	1	paclitaxel
1.69	1	paclitaxel
1.69	1	paclitaxel
1.72	1	paclitaxel
1.72	1	paclitaxel
1.8	1	paclitaxel
1.8	1	paclitaxel
1.84	1	paclitaxel
1.87	1	paclitaxel
2.02	1	paclitaxel
2.02	1	paclitaxel
2.06	1	paclitaxel
2.1	1	paclitaxel
2.14	1	paclitaxel
2.21	1	paclitaxel
2.21	1	paclitaxel
2.21	1	paclitaxel
2.25	1	paclitaxel
2.36	1	paclitaxel
2.4	1	paclitaxel
3.04	1	paclitaxel
3.04	1	paclitaxel
3.19	1	paclitaxel
3.19	1	paclitaxel
3.65	1	paclitaxel
3.65	1	paclitaxel
3.76	1	paclitaxel
3.91	1	paclitaxel
3.99	1	paclitaxel
4.25	1	paclitaxel
4.36	1	paclitaxel
4.44	1	paclitaxel
4.55	1	paclitaxel
4.66	1	paclitaxel
5.08	1	paclitaxel
5.27	1	paclitaxel
5.34	1	paclitaxel
5.34	1	paclitaxel
5.38	1	paclitaxel
5.38	1	paclitaxel
5.38	1	paclitaxel
5.42	1	paclitaxel
5.46	1	paclitaxel
5.49	1	paclitaxel
5.53	1	paclitaxel
5.53	1	paclitaxel
5.6	1	paclitaxel
5.6	1	paclitaxel
5.68	1	paclitaxel
5.68	1	paclitaxel
5.68	1	paclitaxel
5.72	1	paclitaxel
5.75	1	paclitaxel
5.75	1	paclitaxel
6.06	1	paclitaxel
6.28	1	paclitaxel
6.47	1	paclitaxel
6.47	1	paclitaxel
6.52	1	paclitaxel
6.63	1	paclitaxel
6.73	1	paclitaxel
6.97	1	paclitaxel
7.03	1	paclitaxel
7.09	1	paclitaxel
7.14	1	paclitaxel
7.34	1	paclitaxel
7.34	1	paclitaxel
7.34	1	paclitaxel
7.37	1	paclitaxel
7.45	1	paclitaxel
7.45	1	paclitaxel
7.45	1	paclitaxel
7.53	1	paclitaxel
7.59	1	paclitaxel
7.65	1	paclitaxel
7.71	1	paclitaxel
7.77	1	paclitaxel
7.95	1	paclitaxel
8.05	1	paclitaxel
8.21	1	paclitaxel
8.22	1	paclitaxel
8.25	1	paclitaxel
8.3	1	paclitaxel
8.42	1	paclitaxel
8.55	1	paclitaxel
8.67	1	paclitaxel
8.82	1	paclitaxel
8.97	1	paclitaxel
9.06	1	paclitaxel
9.1	1	paclitaxel
9.12	1	paclitaxel
9.16	1	paclitaxel
9.25	1	paclitaxel
9.25	1	paclitaxel
9.4	1	paclitaxel
9.4	1	paclitaxel
9.42	1	paclitaxel
9.47	1	paclitaxel
9.5	1	paclitaxel
9.51	1	paclitaxel
9.7	1	paclitaxel
9.82	1	paclitaxel
9.85	1	paclitaxel
9.89	1	paclitaxel
10	1	paclitaxel
10.2	1	paclitaxel
10.2	1	paclitaxel
10.3	1	paclitaxel
10.3	1	paclitaxel
10.5	1	paclitaxel
10.6	1	paclitaxel
10.7	1	paclitaxel
10.8	1	paclitaxel
10.9	1	paclitaxel
11	1	paclitaxel
11.1	1	paclitaxel
11.1	1	paclitaxel
11.1	1	paclitaxel
11.2	1	paclitaxel
11.2	1	paclitaxel
11.2	1	paclitaxel
11.3	1	paclitaxel
11.4	1	paclitaxel
11.4	1	paclitaxel
11.4	1	paclitaxel
11.5	1	paclitaxel
11.7	1	paclitaxel
12	1	paclitaxel
12.2	1	paclitaxel
12.4	1	paclitaxel
12.4	1	paclitaxel
12.7	1	paclitaxel
13	1	paclitaxel
13.1	1	paclitaxel
13.3	1	paclitaxel
13.5	1	paclitaxel
13.6	1	paclitaxel
13.9	1	paclitaxel
14.1	1	paclitaxel
14.3	1	paclitaxel
14.5	1	paclitaxel
14.7	1	paclitaxel
15.1	1	paclitaxel
15.3	1	paclitaxel
15.4	1	paclitaxel
15.5	1	paclitaxel
15.6	1	paclitaxel
15.7	1	paclitaxel
15.7	1	paclitaxel
15.9	1	paclitaxel
15.9	1	paclitaxel
15.9	1	paclitaxel
16.2	1	paclitaxel
16.3	1	paclitaxel
16.5	1	paclitaxel
16.7	1	paclitaxel
16.8	1	paclitaxel
16.9	1	paclitaxel
17	1	paclitaxel
17.1	1	paclitaxel
17.2	1	paclitaxel
17.3	1	paclitaxel
17.6	1	paclitaxel
18	1	paclitaxel
18.5	1	paclitaxel
18.8	1	paclitaxel
18.8	1	paclitaxel
18.8	1	paclitaxel
19.1	1	paclitaxel
19.2	1	paclitaxel
19.5	1	paclitaxel
19.7	1	paclitaxel
19.7	1	paclitaxel
19.9	1	paclitaxel
20.5	1	paclitaxel
20.5	1	paclitaxel
20.9	1	paclitaxel
20.9	1	paclitaxel
21	1	paclitaxel
21	1	paclitaxel
22	1	paclitaxel
23.1	1	paclitaxel
23.2	1	paclitaxel
23.6	1	paclitaxel
24.2	1	paclitaxel
24.2	1	paclitaxel
26.5	1	paclitaxel
27.8	1	paclitaxel
28.2	1	paclitaxel
28.9	1	paclitaxel
29.8	1	paclitaxel
29.9	1	paclitaxel
33.3	1	paclitaxel
34.3	1	paclitaxel
37.5	1	paclitaxel
0.571	0	paclitaxel
0.894	0	paclitaxel
1.595	0	paclitaxel
2.175	0	paclitaxel
2.795	0	paclitaxel
3.265	0	paclitaxel
3.835	0	paclitaxel
4.4	0	paclitaxel
4.895	0	paclitaxel
5.51	0	paclitaxel
7.24	0	paclitaxel
8.435	0	paclitaxel
9.61	0	paclitaxel
10.85	0	paclitaxel
12.8	0	paclitaxel
13.75	0	paclitaxel
14.55	0	paclitaxel
15.45	0	paclitaxel
16.25	0	paclitaxel
17.15	0	paclitaxel
18.65	0	paclitaxel
19.3	0	paclitaxel
20	0	paclitaxel
20.8	0	paclitaxel
21.45	0	paclitaxel
22.1	0	paclitaxel
22.8	0	paclitaxel
23.55	0	paclitaxel
24.75	0	paclitaxel
25.35	0	paclitaxel
25.95	0	paclitaxel
26.55	0	paclitaxel
27.05	0	paclitaxel
27.7	0	paclitaxel
28.25	0	paclitaxel
28.85	0	paclitaxel
29.45	0	paclitaxel
30.75	0	paclitaxel
31.45	0	paclitaxel
32.25	0	paclitaxel
32.95	0	paclitaxel
33.75	0	paclitaxel
34.45	0	paclitaxel
35.25	0	paclitaxel
36.85	0	paclitaxel
37.75	0	paclitaxel
38.55	0	paclitaxel
39.45	0	paclitaxel
40.25	0	paclitaxel
41.15	0	paclitaxel
48	0	paclitaxel
0.479	1	ixabepilone
0.592	1	ixabepilone
0.791	1	ixabepilone
1.35	1	ixabepilone
1.42	1	ixabepilone
1.46	1	ixabepilone
1.52	1	ixabepilone
1.63	1	ixabepilone
1.69	1	ixabepilone
1.75	1	ixabepilone
1.79	1	ixabepilone
1.84	1	ixabepilone
1.87	1	ixabepilone
1.89	1	ixabepilone
1.9	1	ixabepilone
1.91	1	ixabepilone
1.93	1	ixabepilone
1.94	1	ixabepilone
1.95	1	ixabepilone
1.96	1	ixabepilone
1.97	1	ixabepilone
1.97	1	ixabepilone
1.97	1	ixabepilone
1.97	1	ixabepilone
1.98	1	ixabepilone
1.98	1	ixabepilone
1.99	1	ixabepilone
2.02	1	ixabepilone
2.04	1	ixabepilone
2.08	1	ixabepilone
2.19	1	ixabepilone
2.27	1	ixabepilone
2.33	1	ixabepilone
2.37	1	ixabepilone
2.44	1	ixabepilone
2.55	1	ixabepilone
2.65	1	ixabepilone
2.69	1	ixabepilone
2.77	1	ixabepilone
2.99	1	ixabepilone
3.1	1	ixabepilone
3.2	1	ixabepilone
3.28	1	ixabepilone
3.34	1	ixabepilone
3.37	1	ixabepilone
3.42	1	ixabepilone
3.51	1	ixabepilone
3.58	1	ixabepilone
3.64	1	ixabepilone
3.68	1	ixabepilone
3.72	1	ixabepilone
3.74	1	ixabepilone
3.76	1	ixabepilone
3.77	1	ixabepilone
3.81	1	ixabepilone
3.82	1	ixabepilone
3.82	1	ixabepilone
3.89	1	ixabepilone
3.93	1	ixabepilone
4	1	ixabepilone
4.17	1	ixabepilone
4.18	1	ixabepilone
4.2	1	ixabepilone
4.27	1	ixabepilone
4.34	1	ixabepilone
4.48	1	ixabepilone
4.59	1	ixabepilone
4.65	1	ixabepilone
4.69	1	ixabepilone
4.79	1	ixabepilone
4.83	1	ixabepilone
5.07	1	ixabepilone
5.16	1	ixabepilone
5.18	1	ixabepilone
5.21	1	ixabepilone
5.24	1	ixabepilone
5.27	1	ixabepilone
5.33	1	ixabepilone
5.34	1	ixabepilone
5.38	1	ixabepilone
5.42	1	ixabepilone
5.47	1	ixabepilone
5.52	1	ixabepilone
5.54	1	ixabepilone
5.54	1	ixabepilone
5.55	1	ixabepilone
5.56	1	ixabepilone
5.58	1	ixabepilone
5.6	1	ixabepilone
5.62	1	ixabepilone
5.65	1	ixabepilone
5.67	1	ixabepilone
5.69	1	ixabepilone
5.72	1	ixabepilone
5.73	1	ixabepilone
5.78	1	ixabepilone
5.84	1	ixabepilone
5.86	1	ixabepilone
5.88	1	ixabepilone
5.9	1	ixabepilone
5.94	1	ixabepilone
6	1	ixabepilone
6.07	1	ixabepilone
6.17	1	ixabepilone
6.27	1	ixabepilone
6.36	1	ixabepilone
6.39	1	ixabepilone
6.49	1	ixabepilone
6.6	1	ixabepilone
6.81	1	ixabepilone
6.91	1	ixabepilone
7.02	1	ixabepilone
7.02	1	ixabepilone
7.24	1	ixabepilone
7.24	1	ixabepilone
7.24	1	ixabepilone
7.24	1	ixabepilone
7.42	1	ixabepilone
7.42	1	ixabepilone
7.44	1	ixabepilone
7.46	1	ixabepilone
7.52	1	ixabepilone
7.57	1	ixabepilone
7.62	1	ixabepilone
7.65	1	ixabepilone
7.68	1	ixabepilone
7.7	1	ixabepilone
7.72	1	ixabepilone
7.79	1	ixabepilone
7.83	1	ixabepilone
7.89	1	ixabepilone
7.99	1	ixabepilone
8.05	1	ixabepilone
8.15	1	ixabepilone
8.23	1	ixabepilone
8.32	1	ixabepilone
8.52	1	ixabepilone
8.69	1	ixabepilone
8.86	1	ixabepilone
8.92	1	ixabepilone
9.04	1	ixabepilone
9.08	1	ixabepilone
9.13	1	ixabepilone
9.16	1	ixabepilone
9.26	1	ixabepilone
9.28	1	ixabepilone
9.45	1	ixabepilone
9.57	1	ixabepilone
9.75	1	ixabepilone
9.82	1	ixabepilone
9.93	1	ixabepilone
9.93	1	ixabepilone
10.1	1	ixabepilone
10.2	1	ixabepilone
10.3	1	ixabepilone
10.5	1	ixabepilone
10.6	1	ixabepilone
10.6	1	ixabepilone
10.7	1	ixabepilone
10.9	1	ixabepilone
11.1	1	ixabepilone
11.3	1	ixabepilone
11.4	1	ixabepilone
11.5	1	ixabepilone
11.7	1	ixabepilone
11.8	1	ixabepilone
11.9	1	ixabepilone
12.1	1	ixabepilone
12.2	1	ixabepilone
12.3	1	ixabepilone
12.7	1	ixabepilone
12.8	1	ixabepilone
12.9	1	ixabepilone
13	1	ixabepilone
13.1	1	ixabepilone
13.2	1	ixabepilone
13.3	1	ixabepilone
13.3	1	ixabepilone
13.4	1	ixabepilone
13.6	1	ixabepilone
13.8	1	ixabepilone
14.3	1	ixabepilone
14.5	1	ixabepilone
14.8	1	ixabepilone
15	1	ixabepilone
15.1	1	ixabepilone
15.2	1	ixabepilone
15.3	1	ixabepilone
15.7	1	ixabepilone
15.9	1	ixabepilone
16.8	1	ixabepilone
17	1	ixabepilone
17.2	1	ixabepilone
17.4	1	ixabepilone
18.5	1	ixabepilone
18.7	1	ixabepilone
18.8	1	ixabepilone
19.1	1	ixabepilone
19.6	1	ixabepilone
20.1	1	ixabepilone
20.3	1	ixabepilone
20.4	1	ixabepilone
20.6	1	ixabepilone
21.4	1	ixabepilone
23.5	1	ixabepilone
23.7	1	ixabepilone
23.8	1	ixabepilone
24.4	1	ixabepilone
25	1	ixabepilone
25.7	1	ixabepilone
26.7	1	ixabepilone
26.9	1	ixabepilone
27.4	1	ixabepilone
27.9	1	ixabepilone
29.2	1	ixabepilone
29.6	1	ixabepilone
31.3	1	ixabepilone
31.4	1	ixabepilone
34.5	1	ixabepilone
35.3	1	ixabepilone
35.6	1	ixabepilone
1.2	0	ixabepilone
2.39	0	ixabepilone
3.59	0	ixabepilone
4.81	0	ixabepilone
7.495	0	ixabepilone
9.015	0	ixabepilone
10.4	0	ixabepilone
18.95	0	ixabepilone
19.85	0	ixabepilone
20.8	0	ixabepilone
21.65	0	ixabepilone
22.55	0	ixabepilone
23.45	0	ixabepilone
27.15	0	ixabepilone
31.95	0	ixabepilone
33.95	0	ixabepilone
37.95	0	ixabepilone
39.95	0	ixabepilone
42.75	0	ixabepilone
43.55	0	ixabepilone
