## Supplementary data files for "Cancer patient survival can be accurately parameterized, revealing time-dependent therapeutic effects and doubling the precision of small trials": CALGB40502_2B.csv

Time	Event	Arm
1.6	1	paclitaxel
1.6	1	paclitaxel
1.66	1	paclitaxel
1.66	1	paclitaxel
1.66	1	paclitaxel
1.66	1	paclitaxel
1.66	1	paclitaxel
1.66	1	paclitaxel
1.66	1	paclitaxel
1.75	1	paclitaxel
1.78	1	paclitaxel
1.82	1	paclitaxel
1.84	1	paclitaxel
1.86	1	paclitaxel
1.91	1	paclitaxel
1.92	1	paclitaxel
1.95	1	paclitaxel
1.96	1	paclitaxel
2.03	1	paclitaxel
2.07	1	paclitaxel
2.14	1	paclitaxel
2.25	1	paclitaxel
2.37	1	paclitaxel
2.49	1	paclitaxel
2.68	1	paclitaxel
3.37	1	paclitaxel
3.37	1	paclitaxel
3.46	1	paclitaxel
3.53	1	paclitaxel
3.58	1	paclitaxel
3.59	1	paclitaxel
3.64	1	paclitaxel
3.67	1	paclitaxel
3.7	1	paclitaxel
3.72	1	paclitaxel
3.75	1	paclitaxel
3.87	1	paclitaxel
3.87	1	paclitaxel
4.66	1	paclitaxel
5.03	1	paclitaxel
5.03	1	paclitaxel
5.1	1	paclitaxel
5.17	1	paclitaxel
5.17	1	paclitaxel
5.17	1	paclitaxel
5.31	1	paclitaxel
5.31	1	paclitaxel
5.39	1	paclitaxel
5.39	1	paclitaxel
5.46	1	paclitaxel
5.46	1	paclitaxel
5.46	1	paclitaxel
5.46	1	paclitaxel
5.53	1	paclitaxel
5.6	1	paclitaxel
5.6	1	paclitaxel
5.6	1	paclitaxel
5.67	1	paclitaxel
5.67	1	paclitaxel
5.74	1	paclitaxel
5.74	1	paclitaxel
5.89	1	paclitaxel
5.89	1	paclitaxel
6.16	1	paclitaxel
6.16	1	paclitaxel
6.21	1	paclitaxel
6.38	1	paclitaxel
6.38	1	paclitaxel
6.44	1	paclitaxel
6.47	1	paclitaxel
6.53	1	paclitaxel
6.74	1	paclitaxel
6.85	1	paclitaxel
6.98	1	paclitaxel
7.02	1	paclitaxel
7.06	1	paclitaxel
7.21	1	paclitaxel
7.21	1	paclitaxel
7.25	1	paclitaxel
7.3	1	paclitaxel
7.3	1	paclitaxel
7.3	1	paclitaxel
7.3	1	paclitaxel
7.36	1	paclitaxel
7.43	1	paclitaxel
7.5	1	paclitaxel
7.6	1	paclitaxel
7.66	1	paclitaxel
7.75	1	paclitaxel
7.88	1	paclitaxel
7.97	1	paclitaxel
8.09	1	paclitaxel
8.12	1	paclitaxel
8.14	1	paclitaxel
8.22	1	paclitaxel
8.25	1	paclitaxel
8.4	1	paclitaxel
8.49	1	paclitaxel
8.59	1	paclitaxel
8.75	1	paclitaxel
8.92	1	paclitaxel
8.95	1	paclitaxel
9.01	1	paclitaxel
9.14	1	paclitaxel
9.14	1	paclitaxel
9.14	1	paclitaxel
9.14	1	paclitaxel
9.33	1	paclitaxel
9.33	1	paclitaxel
9.37	1	paclitaxel
9.37	1	paclitaxel
9.44	1	paclitaxel
9.56	1	paclitaxel
9.67	1	paclitaxel
9.8	1	paclitaxel
9.8	1	paclitaxel
9.9	1	paclitaxel
9.91	1	paclitaxel
10.1	1	paclitaxel
10.1	1	paclitaxel
10.2	1	paclitaxel
10.2	1	paclitaxel
10.3	1	paclitaxel
10.4	1	paclitaxel
10.5	1	paclitaxel
10.6	1	paclitaxel
10.8	1	paclitaxel
10.8	1	paclitaxel
10.9	1	paclitaxel
11	1	paclitaxel
11	1	paclitaxel
11	1	paclitaxel
11.1	1	paclitaxel
11.1	1	paclitaxel
11.1	1	paclitaxel
11.1	1	paclitaxel
11.3	1	paclitaxel
11.3	1	paclitaxel
11.6	1	paclitaxel
11.6	1	paclitaxel
11.6	1	paclitaxel
11.6	1	paclitaxel
11.7	1	paclitaxel
12	1	paclitaxel
12.1	1	paclitaxel
12.2	1	paclitaxel
12.3	1	paclitaxel
12.6	1	paclitaxel
12.7	1	paclitaxel
13	1	paclitaxel
13.2	1	paclitaxel
13.3	1	paclitaxel
13.5	1	paclitaxel
13.7	1	paclitaxel
13.7	1	paclitaxel
14	1	paclitaxel
14.4	1	paclitaxel
14.6	1	paclitaxel
14.8	1	paclitaxel
15.1	1	paclitaxel
15.1	1	paclitaxel
15.3	1	paclitaxel
15.3	1	paclitaxel
15.6	1	paclitaxel
15.7	1	paclitaxel
15.7	1	paclitaxel
15.7	1	paclitaxel
15.8	1	paclitaxel
15.8	1	paclitaxel
16	1	paclitaxel
16	1	paclitaxel
16.2	1	paclitaxel
16.3	1	paclitaxel
16.4	1	paclitaxel
16.8	1	paclitaxel
16.8	1	paclitaxel
16.9	1	paclitaxel
16.9	1	paclitaxel
17.1	1	paclitaxel
17.2	1	paclitaxel
17.3	1	paclitaxel
17.4	1	paclitaxel
18.7	1	paclitaxel
18.7	1	paclitaxel
18.8	1	paclitaxel
18.9	1	paclitaxel
19	1	paclitaxel
19.1	1	paclitaxel
19.2	1	paclitaxel
19.5	1	paclitaxel
19.5	1	paclitaxel
19.9	1	paclitaxel
19.9	1	paclitaxel
20.3	1	paclitaxel
20.4	1	paclitaxel
20.6	1	paclitaxel
20.8	1	paclitaxel
20.8	1	paclitaxel
20.9	1	paclitaxel
22	1	paclitaxel
22.9	1	paclitaxel
23	1	paclitaxel
23.7	1	paclitaxel
23.8	1	paclitaxel
23.9	1	paclitaxel
26.3	1	paclitaxel
27.7	1	paclitaxel
27.9	1	paclitaxel
28.7	1	paclitaxel
28.8	1	paclitaxel
29.7	1	paclitaxel
29.8	1	paclitaxel
33.2	1	paclitaxel
34.3	1	paclitaxel
37.3	1	paclitaxel
0.505	0	paclitaxel
0.7985	0	paclitaxel
1.315	0	paclitaxel
1.63	0	paclitaxel
2.06	0	paclitaxel
2.45	0	paclitaxel
3.025	0	paclitaxel
3.025	0	paclitaxel
3.69	0	paclitaxel
4.255	0	paclitaxel
4.55	0	paclitaxel
4.845	0	paclitaxel
5.35	0	paclitaxel
5.815	0	paclitaxel
7.61	0	paclitaxel
9.075	0	paclitaxel
10.55	0	paclitaxel
12.45	0	paclitaxel
12.95	0	paclitaxel
13.45	0	paclitaxel
13.85	0	paclitaxel
14.3	0	paclitaxel
14.85	0	paclitaxel
15.2	0	paclitaxel
15.75	0	paclitaxel
16.25	0	paclitaxel
16.6	0	paclitaxel
17.15	0	paclitaxel
17.65	0	paclitaxel
18.85	0	paclitaxel
19.55	0	paclitaxel
20.35	0	paclitaxel
21.05	0	paclitaxel
21.75	0	paclitaxel
22.55	0	paclitaxel
23.3	0	paclitaxel
24.55	0	paclitaxel
25.05	0	paclitaxel
25.65	0	paclitaxel
26.15	0	paclitaxel
26.75	0	paclitaxel
27.25	0	paclitaxel
27.85	0	paclitaxel
28.35	0	paclitaxel
28.95	0	paclitaxel
29.45	0	paclitaxel
30.75	0	paclitaxel
31.45	0	paclitaxel
32.25	0	paclitaxel
32.95	0	paclitaxel
33.75	0	paclitaxel
34.45	0	paclitaxel
35.25	0	paclitaxel
36.85	0	paclitaxel
37.75	0	paclitaxel
38.55	0	paclitaxel
39.45	0	paclitaxel
40.25	0	paclitaxel
41.15	0	paclitaxel
48	0	paclitaxel
1.21	1	nab_paclitaxel
1.21	1	nab_paclitaxel
1.34	1	nab_paclitaxel
1.61	1	nab_paclitaxel
1.61	1	nab_paclitaxel
1.62	1	nab_paclitaxel
1.65	1	nab_paclitaxel
1.66	1	nab_paclitaxel
1.7	1	nab_paclitaxel
1.77	1	nab_paclitaxel
1.79	1	nab_paclitaxel
1.82	1	nab_paclitaxel
1.85	1	nab_paclitaxel
1.87	1	nab_paclitaxel
1.9	1	nab_paclitaxel
1.93	1	nab_paclitaxel
1.95	1	nab_paclitaxel
2.01	1	nab_paclitaxel
2.03	1	nab_paclitaxel
2.1	1	nab_paclitaxel
2.18	1	nab_paclitaxel
2.3	1	nab_paclitaxel
2.41	1	nab_paclitaxel
2.52	1	nab_paclitaxel
2.7	1	nab_paclitaxel
3.37	1	nab_paclitaxel
3.43	1	nab_paclitaxel
3.5	1	nab_paclitaxel
3.56	1	nab_paclitaxel
3.59	1	nab_paclitaxel
3.62	1	nab_paclitaxel
3.66	1	nab_paclitaxel
3.7	1	nab_paclitaxel
3.72	1	nab_paclitaxel
3.75	1	nab_paclitaxel
3.8	1	nab_paclitaxel
4.26	1	nab_paclitaxel
4.26	1	nab_paclitaxel
4.47	1	nab_paclitaxel
4.47	1	nab_paclitaxel
4.66	1	nab_paclitaxel
4.66	1	nab_paclitaxel
4.74	1	nab_paclitaxel
4.8	1	nab_paclitaxel
4.87	1	nab_paclitaxel
4.99	1	nab_paclitaxel
5.16	1	nab_paclitaxel
5.16	1	nab_paclitaxel
5.2	1	nab_paclitaxel
5.33	1	nab_paclitaxel
5.33	1	nab_paclitaxel
5.37	1	nab_paclitaxel
5.48	1	nab_paclitaxel
5.48	1	nab_paclitaxel
5.48	1	nab_paclitaxel
5.48	1	nab_paclitaxel
5.51	1	nab_paclitaxel
5.51	1	nab_paclitaxel
5.51	1	nab_paclitaxel
5.53	1	nab_paclitaxel
5.55	1	nab_paclitaxel
5.57	1	nab_paclitaxel
5.59	1	nab_paclitaxel
5.61	1	nab_paclitaxel
5.64	1	nab_paclitaxel
5.67	1	nab_paclitaxel
5.7	1	nab_paclitaxel
5.72	1	nab_paclitaxel
5.75	1	nab_paclitaxel
5.82	1	nab_paclitaxel
5.85	1	nab_paclitaxel
5.9	1	nab_paclitaxel
5.94	1	nab_paclitaxel
5.98	1	nab_paclitaxel
6.19	1	nab_paclitaxel
6.19	1	nab_paclitaxel
6.22	1	nab_paclitaxel
6.26	1	nab_paclitaxel
6.33	1	nab_paclitaxel
6.4	1	nab_paclitaxel
6.4	1	nab_paclitaxel
6.54	1	nab_paclitaxel
6.66	1	nab_paclitaxel
6.66	1	nab_paclitaxel
6.71	1	nab_paclitaxel
6.79	1	nab_paclitaxel
6.87	1	nab_paclitaxel
6.87	1	nab_paclitaxel
6.97	1	nab_paclitaxel
7.04	1	nab_paclitaxel
7.11	1	nab_paclitaxel
7.15	1	nab_paclitaxel
7.18	1	nab_paclitaxel
7.22	1	nab_paclitaxel
7.26	1	nab_paclitaxel
7.27	1	nab_paclitaxel
7.28	1	nab_paclitaxel
7.28	1	nab_paclitaxel
7.5	1	nab_paclitaxel
7.5	1	nab_paclitaxel
7.5	1	nab_paclitaxel
7.5	1	nab_paclitaxel
7.64	1	nab_paclitaxel
7.72	1	nab_paclitaxel
7.72	1	nab_paclitaxel
7.72	1	nab_paclitaxel
7.73	1	nab_paclitaxel
7.74	1	nab_paclitaxel
7.75	1	nab_paclitaxel
7.77	1	nab_paclitaxel
7.82	1	nab_paclitaxel
7.84	1	nab_paclitaxel
7.9	1	nab_paclitaxel
8.03	1	nab_paclitaxel
8.32	1	nab_paclitaxel
8.46	1	nab_paclitaxel
8.54	1	nab_paclitaxel
8.62	1	nab_paclitaxel
8.71	1	nab_paclitaxel
8.84	1	nab_paclitaxel
8.97	1	nab_paclitaxel
9.04	1	nab_paclitaxel
9.13	1	nab_paclitaxel
9.13	1	nab_paclitaxel
9.19	1	nab_paclitaxel
9.19	1	nab_paclitaxel
9.26	1	nab_paclitaxel
9.26	1	nab_paclitaxel
9.33	1	nab_paclitaxel
9.47	1	nab_paclitaxel
9.51	1	nab_paclitaxel
9.51	1	nab_paclitaxel
9.51	1	nab_paclitaxel
9.52	1	nab_paclitaxel
9.57	1	nab_paclitaxel
9.6	1	nab_paclitaxel
9.63	1	nab_paclitaxel
9.69	1	nab_paclitaxel
9.77	1	nab_paclitaxel
9.96	1	nab_paclitaxel
10.1	1	nab_paclitaxel
10.3	1	nab_paclitaxel
10.4	1	nab_paclitaxel
10.4	1	nab_paclitaxel
10.5	1	nab_paclitaxel
10.5	1	nab_paclitaxel
10.6	1	nab_paclitaxel
10.7	1	nab_paclitaxel
10.8	1	nab_paclitaxel
10.8	1	nab_paclitaxel
10.9	1	nab_paclitaxel
11	1	nab_paclitaxel
11	1	nab_paclitaxel
11.1	1	nab_paclitaxel
11.1	1	nab_paclitaxel
11.2	1	nab_paclitaxel
11.3	1	nab_paclitaxel
11.4	1	nab_paclitaxel
11.5	1	nab_paclitaxel
11.6	1	nab_paclitaxel
11.6	1	nab_paclitaxel
11.7	1	nab_paclitaxel
11.9	1	nab_paclitaxel
12	1	nab_paclitaxel
12.1	1	nab_paclitaxel
12.2	1	nab_paclitaxel
12.3	1	nab_paclitaxel
12.5	1	nab_paclitaxel
12.8	1	nab_paclitaxel
13	1	nab_paclitaxel
13.5	1	nab_paclitaxel
13.6	1	nab_paclitaxel
13.6	1	nab_paclitaxel
13.8	1	nab_paclitaxel
13.8	1	nab_paclitaxel
13.8	1	nab_paclitaxel
13.9	1	nab_paclitaxel
13.9	1	nab_paclitaxel
14	1	nab_paclitaxel
14.1	1	nab_paclitaxel
14.1	1	nab_paclitaxel
14.3	1	nab_paclitaxel
14.4	1	nab_paclitaxel
14.6	1	nab_paclitaxel
14.8	1	nab_paclitaxel
14.8	1	nab_paclitaxel
14.9	1	nab_paclitaxel
15	1	nab_paclitaxel
15	1	nab_paclitaxel
15.1	1	nab_paclitaxel
15.3	1	nab_paclitaxel
15.6	1	nab_paclitaxel
15.9	1	nab_paclitaxel
16	1	nab_paclitaxel
16.1	1	nab_paclitaxel
16.2	1	nab_paclitaxel
16.3	1	nab_paclitaxel
16.4	1	nab_paclitaxel
16.6	1	nab_paclitaxel
17.1	1	nab_paclitaxel
17.2	1	nab_paclitaxel
18.8	1	nab_paclitaxel
19.1	1	nab_paclitaxel
19.3	1	nab_paclitaxel
19.4	1	nab_paclitaxel
19.6	1	nab_paclitaxel
19.7	1	nab_paclitaxel
20.3	1	nab_paclitaxel
21.3	1	nab_paclitaxel
21.4	1	nab_paclitaxel
22.1	1	nab_paclitaxel
22.2	1	nab_paclitaxel
22.4	1	nab_paclitaxel
22.5	1	nab_paclitaxel
23	1	nab_paclitaxel
23.4	1	nab_paclitaxel
25.5	1	nab_paclitaxel
25.7	1	nab_paclitaxel
27.7	1	nab_paclitaxel
27.8	1	nab_paclitaxel
35.8	1	nab_paclitaxel
37	1	nab_paclitaxel
0.558	0	nab_paclitaxel
1.086	0	nab_paclitaxel
1.635	0	nab_paclitaxel
2.195	0	nab_paclitaxel
2.89	0	nab_paclitaxel
3.225	0	nab_paclitaxel
4.03	0	nab_paclitaxel
4.4	0	nab_paclitaxel
4.935	0	nab_paclitaxel
5.46	0	nab_paclitaxel
7.215	0	nab_paclitaxel
8.405	0	nab_paclitaxel
9.61	0	nab_paclitaxel
10.85	0	nab_paclitaxel
13.25	0	nab_paclitaxel
14.55	0	nab_paclitaxel
15.75	0	nab_paclitaxel
17.15	0	nab_paclitaxel
19.05	0	nab_paclitaxel
19.65	0	nab_paclitaxel
20	0	nab_paclitaxel
20.95	0	nab_paclitaxel
21.6	0	nab_paclitaxel
22.15	0	nab_paclitaxel
22.75	0	nab_paclitaxel
23.25	0	nab_paclitaxel
24.55	0	nab_paclitaxel
25.05	0	nab_paclitaxel
25.65	0	nab_paclitaxel
26.15	0	nab_paclitaxel
26.75	0	nab_paclitaxel
27.25	0	nab_paclitaxel
27.85	0	nab_paclitaxel
28.35	0	nab_paclitaxel
28.95	0	nab_paclitaxel
29.45	0	nab_paclitaxel
31.45	0	nab_paclitaxel
32.95	0	nab_paclitaxel
34.45	0	nab_paclitaxel
37.15	0	nab_paclitaxel
38.35	0	nab_paclitaxel
39.55	0	nab_paclitaxel
40.75	0	nab_paclitaxel
44.95	0	nab_paclitaxel
48	0	nab_paclitaxel
