## Supplementary data files for "Cancer patient survival can be accurately parameterized, revealing time-dependent therapeutic effects and doubling the precision of small trials": CALGB40502_2C.csv

Time	Event	Arm
2.19	1	paclitaxel
3.23	1	paclitaxel
3.29	1	paclitaxel
4.23	1	paclitaxel
4.23	1	paclitaxel
4.58	1	paclitaxel
4.75	1	paclitaxel
5	1	paclitaxel
5.19	1	paclitaxel
5.28	1	paclitaxel
5.51	1	paclitaxel
5.51	1	paclitaxel
6.15	1	paclitaxel
6.45	1	paclitaxel
6.45	1	paclitaxel
6.61	1	paclitaxel
6.71	1	paclitaxel
6.92	1	paclitaxel
6.92	1	paclitaxel
7.03	1	paclitaxel
7.03	1	paclitaxel
7.03	1	paclitaxel
7.03	1	paclitaxel
7.56	1	paclitaxel
8.19	1	paclitaxel
8.74	1	paclitaxel
8.8	1	paclitaxel
8.88	1	paclitaxel
8.91	1	paclitaxel
8.95	1	paclitaxel
9.02	1	paclitaxel
9.38	1	paclitaxel
9.49	1	paclitaxel
9.61	1	paclitaxel
9.79	1	paclitaxel
10	1	paclitaxel
10.1	1	paclitaxel
10.4	1	paclitaxel
10.4	1	paclitaxel
10.6	1	paclitaxel
10.8	1	paclitaxel
10.9	1	paclitaxel
11	1	paclitaxel
11.3	1	paclitaxel
11.7	1	paclitaxel
11.8	1	paclitaxel
11.9	1	paclitaxel
12	1	paclitaxel
12.1	1	paclitaxel
12.3	1	paclitaxel
12.4	1	paclitaxel
12.6	1	paclitaxel
13	1	paclitaxel
13.1	1	paclitaxel
13.1	1	paclitaxel
13.2	1	paclitaxel
13.5	1	paclitaxel
14	1	paclitaxel
14.1	1	paclitaxel
14.3	1	paclitaxel
14.4	1	paclitaxel
14.5	1	paclitaxel
15.2	1	paclitaxel
15.2	1	paclitaxel
15.4	1	paclitaxel
15.5	1	paclitaxel
15.5	1	paclitaxel
15.7	1	paclitaxel
15.9	1	paclitaxel
15.9	1	paclitaxel
15.9	1	paclitaxel
16.5	1	paclitaxel
16.7	1	paclitaxel
16.8	1	paclitaxel
17.1	1	paclitaxel
17.3	1	paclitaxel
17.6	1	paclitaxel
17.7	1	paclitaxel
17.8	1	paclitaxel
18.1	1	paclitaxel
18.1	1	paclitaxel
18.2	1	paclitaxel
19.1	1	paclitaxel
19.8	1	paclitaxel
19.8	1	paclitaxel
20	1	paclitaxel
20.9	1	paclitaxel
21.5	1	paclitaxel
21.7	1	paclitaxel
21.8	1	paclitaxel
22	1	paclitaxel
22.2	1	paclitaxel
22.4	1	paclitaxel
22.4	1	paclitaxel
23.6	1	paclitaxel
23.6	1	paclitaxel
24	1	paclitaxel
24.6	1	paclitaxel
24.6	1	paclitaxel
25.3	1	paclitaxel
25.5	1	paclitaxel
25.6	1	paclitaxel
26	1	paclitaxel
26.2	1	paclitaxel
26.5	1	paclitaxel
26.7	1	paclitaxel
26.8	1	paclitaxel
28.2	1	paclitaxel
29.1	1	paclitaxel
29.1	1	paclitaxel
30.6	1	paclitaxel
31.1	1	paclitaxel
31.2	1	paclitaxel
31.4	1	paclitaxel
33	1	paclitaxel
33.2	1	paclitaxel
34.3	1	paclitaxel
34.3	1	paclitaxel
35.8	1	paclitaxel
35.8	1	paclitaxel
37.3	1	paclitaxel
37.6	1	paclitaxel
0.6465	0	paclitaxel
1.47	0	paclitaxel
1.86	0	paclitaxel
2.91	0	paclitaxel
3.405	0	paclitaxel
4.01	0	paclitaxel
4.85	0	paclitaxel
5.4	0	paclitaxel
6.975	0	paclitaxel
7.81	0	paclitaxel
8.595	0	paclitaxel
9.55	0	paclitaxel
10.25	0	paclitaxel
11.2	0	paclitaxel
12.55	0	paclitaxel
13.05	0	paclitaxel
13.55	0	paclitaxel
14.05	0	paclitaxel
14.85	0	paclitaxel
14.85	0	paclitaxel
15.55	0	paclitaxel
16.1	0	paclitaxel
16.6	0	paclitaxel
16.95	0	paclitaxel
17.5	0	paclitaxel
18.4	0	paclitaxel
18.4	0	paclitaxel
18.75	0	paclitaxel
18.95	0	paclitaxel
19.2	0	paclitaxel
19.35	0	paclitaxel
19.5	0	paclitaxel
19.7	0	paclitaxel
19.9	0	paclitaxel
20.15	0	paclitaxel
20.3	0	paclitaxel
20.55	0	paclitaxel
20.75	0	paclitaxel
20.95	0	paclitaxel
21.15	0	paclitaxel
21.4	0	paclitaxel
21.6	0	paclitaxel
21.75	0	paclitaxel
21.95	0	paclitaxel
22.1	0	paclitaxel
22.3	0	paclitaxel
22.65	0	paclitaxel
22.65	0	paclitaxel
23	0	paclitaxel
23.2	0	paclitaxel
23.35	0	paclitaxel
23.5	0	paclitaxel
23.75	0	paclitaxel
24.1	0	paclitaxel
24.35	0	paclitaxel
24.55	0	paclitaxel
24.7	0	paclitaxel
24.95	0	paclitaxel
25.15	0	paclitaxel
25.35	0	paclitaxel
25.55	0	paclitaxel
25.85	0	paclitaxel
25.85	0	paclitaxel
26.1	0	paclitaxel
26.35	0	paclitaxel
26.55	0	paclitaxel
26.75	0	paclitaxel
26.9	0	paclitaxel
27.1	0	paclitaxel
27.4	0	paclitaxel
27.6	0	paclitaxel
27.75	0	paclitaxel
28.05	0	paclitaxel
28.05	0	paclitaxel
28.5	0	paclitaxel
28.5	0	paclitaxel
28.75	0	paclitaxel
28.95	0	paclitaxel
29.15	0	paclitaxel
29.3	0	paclitaxel
29.6	0	paclitaxel
29.8	0	paclitaxel
30.2	0	paclitaxel
30.5	0	paclitaxel
30.9	0	paclitaxel
30.9	0	paclitaxel
31.35	0	paclitaxel
31.65	0	paclitaxel
31.95	0	paclitaxel
32.15	0	paclitaxel
32.45	0	paclitaxel
32.75	0	paclitaxel
32.95	0	paclitaxel
33.25	0	paclitaxel
33.6	0	paclitaxel
33.85	0	paclitaxel
34.05	0	paclitaxel
34.35	0	paclitaxel
34.65	0	paclitaxel
34.95	0	paclitaxel
35.15	0	paclitaxel
35.45	0	paclitaxel
35.75	0	paclitaxel
36.35	0	paclitaxel
36.75	0	paclitaxel
37.15	0	paclitaxel
37.55	0	paclitaxel
37.95	0	paclitaxel
38.35	0	paclitaxel
38.75	0	paclitaxel
39.15	0	paclitaxel
39.55	0	paclitaxel
39.95	0	paclitaxel
40.35	0	paclitaxel
40.75	0	paclitaxel
41.15	0	paclitaxel
41.55	0	paclitaxel
43.15	0	paclitaxel
44.35	0	paclitaxel
45.55	0	paclitaxel
46.75	0	paclitaxel
48	0	paclitaxel
48	0	paclitaxel
48	0	paclitaxel
1.5	1	ixabepilone
1.59	1	ixabepilone
1.8	1	ixabepilone
2.05	1	ixabepilone
2.47	1	ixabepilone
2.88	1	ixabepilone
3.34	1	ixabepilone
3.58	1	ixabepilone
4.38	1	ixabepilone
4.54	1	ixabepilone
4.67	1	ixabepilone
4.8	1	ixabepilone
4.95	1	ixabepilone
5.06	1	ixabepilone
5.13	1	ixabepilone
5.21	1	ixabepilone
5.28	1	ixabepilone
5.36	1	ixabepilone
5.51	1	ixabepilone
5.88	1	ixabepilone
5.93	1	ixabepilone
6.29	1	ixabepilone
6.73	1	ixabepilone
6.83	1	ixabepilone
6.99	1	ixabepilone
7.63	1	ixabepilone
7.63	1	ixabepilone
7.63	1	ixabepilone
7.73	1	ixabepilone
7.86	1	ixabepilone
8.02	1	ixabepilone
8.11	1	ixabepilone
8.21	1	ixabepilone
8.29	1	ixabepilone
8.38	1	ixabepilone
8.39	1	ixabepilone
8.56	1	ixabepilone
8.85	1	ixabepilone
8.98	1	ixabepilone
8.98	1	ixabepilone
9.04	1	ixabepilone
9.14	1	ixabepilone
9.23	1	ixabepilone
9.51	1	ixabepilone
9.51	1	ixabepilone
9.55	1	ixabepilone
9.66	1	ixabepilone
9.69	1	ixabepilone
9.8	1	ixabepilone
9.91	1	ixabepilone
9.98	1	ixabepilone
10.1	1	ixabepilone
10.1	1	ixabepilone
11	1	ixabepilone
11.2	1	ixabepilone
11.2	1	ixabepilone
11.4	1	ixabepilone
11.5	1	ixabepilone
11.7	1	ixabepilone
11.7	1	ixabepilone
11.9	1	ixabepilone
12.2	1	ixabepilone
12.4	1	ixabepilone
12.5	1	ixabepilone
12.5	1	ixabepilone
12.6	1	ixabepilone
12.6	1	ixabepilone
13	1	ixabepilone
13.2	1	ixabepilone
13.3	1	ixabepilone
13.5	1	ixabepilone
13.8	1	ixabepilone
13.9	1	ixabepilone
14	1	ixabepilone
14.3	1	ixabepilone
15	1	ixabepilone
15.3	1	ixabepilone
15.3	1	ixabepilone
15.4	1	ixabepilone
15.5	1	ixabepilone
15.6	1	ixabepilone
15.7	1	ixabepilone
16	1	ixabepilone
16.1	1	ixabepilone
16.5	1	ixabepilone
17.2	1	ixabepilone
17.2	1	ixabepilone
17.4	1	ixabepilone
17.5	1	ixabepilone
17.6	1	ixabepilone
17.7	1	ixabepilone
17.8	1	ixabepilone
18.1	1	ixabepilone
18.3	1	ixabepilone
18.6	1	ixabepilone
18.7	1	ixabepilone
18.9	1	ixabepilone
19.1	1	ixabepilone
19.4	1	ixabepilone
19.6	1	ixabepilone
19.7	1	ixabepilone
20	1	ixabepilone
20.4	1	ixabepilone
20.5	1	ixabepilone
20.6	1	ixabepilone
21.1	1	ixabepilone
21.1	1	ixabepilone
21.3	1	ixabepilone
22.9	1	ixabepilone
22.9	1	ixabepilone
23.1	1	ixabepilone
23.2	1	ixabepilone
23.7	1	ixabepilone
24.1	1	ixabepilone
24.1	1	ixabepilone
24.4	1	ixabepilone
24.4	1	ixabepilone
24.5	1	ixabepilone
24.5	1	ixabepilone
24.5	1	ixabepilone
25.4	1	ixabepilone
25.6	1	ixabepilone
25.6	1	ixabepilone
25.7	1	ixabepilone
25.9	1	ixabepilone
26.9	1	ixabepilone
27	1	ixabepilone
27.1	1	ixabepilone
27.4	1	ixabepilone
27.8	1	ixabepilone
27.9	1	ixabepilone
28.4	1	ixabepilone
29.9	1	ixabepilone
30.1	1	ixabepilone
30.9	1	ixabepilone
32.5	1	ixabepilone
32.9	1	ixabepilone
34.2	1	ixabepilone
34.5	1	ixabepilone
34.5	1	ixabepilone
35.2	1	ixabepilone
35.5	1	ixabepilone
36	1	ixabepilone
37.3	1	ixabepilone
37.6	1	ixabepilone
38.5	1	ixabepilone
38.6	1	ixabepilone
41.4	1	ixabepilone
43.1	1	ixabepilone
1.185	0	ixabepilone
2.38	0	ixabepilone
3.635	0	ixabepilone
4.775	0	ixabepilone
7.325	0	ixabepilone
8.475	0	ixabepilone
9.62	0	ixabepilone
10.75	0	ixabepilone
12.55	0	ixabepilone
13.15	0	ixabepilone
13.75	0	ixabepilone
14.35	0	ixabepilone
14.9	0	ixabepilone
15.55	0	ixabepilone
16.15	0	ixabepilone
16.75	0	ixabepilone
17.3	0	ixabepilone
18.25	0	ixabepilone
18.45	0	ixabepilone
18.65	0	ixabepilone
19	0	ixabepilone
19.15	0	ixabepilone
19.35	0	ixabepilone
19.65	0	ixabepilone
19.9	0	ixabepilone
20.1	0	ixabepilone
20.3	0	ixabepilone
20.55	0	ixabepilone
20.7	0	ixabepilone
20.95	0	ixabepilone
21.25	0	ixabepilone
21.4	0	ixabepilone
21.65	0	ixabepilone
21.95	0	ixabepilone
22.15	0	ixabepilone
22.35	0	ixabepilone
22.75	0	ixabepilone
22.75	0	ixabepilone
23.05	0	ixabepilone
23.35	0	ixabepilone
23.6	0	ixabepilone
23.75	0	ixabepilone
24.25	0	ixabepilone
24.55	0	ixabepilone
24.85	0	ixabepilone
25.15	0	ixabepilone
25.45	0	ixabepilone
25.8	0	ixabepilone
26.05	0	ixabepilone
26.35	0	ixabepilone
26.65	0	ixabepilone
26.95	0	ixabepilone
27.25	0	ixabepilone
27.55	0	ixabepilone
27.85	0	ixabepilone
28.15	0	ixabepilone
28.45	0	ixabepilone
28.75	0	ixabepilone
29.05	0	ixabepilone
29.35	0	ixabepilone
29.65	0	ixabepilone
30.35	0	ixabepilone
30.75	0	ixabepilone
30.95	0	ixabepilone
31.35	0	ixabepilone
31.65	0	ixabepilone
31.95	0	ixabepilone
32.4	0	ixabepilone
32.7	0	ixabepilone
32.95	0	ixabepilone
33.35	0	ixabepilone
33.65	0	ixabepilone
33.95	0	ixabepilone
34.35	0	ixabepilone
34.65	0	ixabepilone
34.95	0	ixabepilone
35.35	0	ixabepilone
35.65	0	ixabepilone
36.55	0	ixabepilone
37.15	0	ixabepilone
37.75	0	ixabepilone
38.35	0	ixabepilone
38.95	0	ixabepilone
39.55	0	ixabepilone
40.15	0	ixabepilone
40.75	0	ixabepilone
41.3	0	ixabepilone
42.35	0	ixabepilone
42.65	0	ixabepilone
43	0	ixabepilone
43.35	0	ixabepilone
43.75	0	ixabepilone
