## Supplementary data files for "Cancer patient survival can be accurately parameterized, revealing time-dependent therapeutic effects and doubling the precision of small trials": CALGB40502_2D.csv

Time	Event	Arm
1.67	1	paclitaxel
2.18	1	paclitaxel
2.78	1	paclitaxel
3.03	1	paclitaxel
4	1	paclitaxel
4.91	1	paclitaxel
4.91	1	paclitaxel
4.91	1	paclitaxel
4.99	1	paclitaxel
5.15	1	paclitaxel
6.14	1	paclitaxel
6.14	1	paclitaxel
6.14	1	paclitaxel
6.14	1	paclitaxel
6.14	1	paclitaxel
6.32	1	paclitaxel
6.39	1	paclitaxel
6.56	1	paclitaxel
6.56	1	paclitaxel
6.7	1	paclitaxel
6.8	1	paclitaxel
6.89	1	paclitaxel
7.08	1	paclitaxel
7.08	1	paclitaxel
7.27	1	paclitaxel
8.35	1	paclitaxel
8.35	1	paclitaxel
8.35	1	paclitaxel
8.69	1	paclitaxel
8.83	1	paclitaxel
8.83	1	paclitaxel
8.89	1	paclitaxel
8.98	1	paclitaxel
8.98	1	paclitaxel
9.22	1	paclitaxel
9.36	1	paclitaxel
9.5	1	paclitaxel
9.74	1	paclitaxel
9.84	1	paclitaxel
9.98	1	paclitaxel
10.2	1	paclitaxel
10.2	1	paclitaxel
10.4	1	paclitaxel
10.5	1	paclitaxel
10.7	1	paclitaxel
10.8	1	paclitaxel
10.9	1	paclitaxel
11	1	paclitaxel
11.2	1	paclitaxel
11.2	1	paclitaxel
11.2	1	paclitaxel
11.5	1	paclitaxel
11.5	1	paclitaxel
11.5	1	paclitaxel
12.1	1	paclitaxel
12.1	1	paclitaxel
12.1	1	paclitaxel
12.1	1	paclitaxel
12.1	1	paclitaxel
12.9	1	paclitaxel
12.9	1	paclitaxel
13.1	1	paclitaxel
13.1	1	paclitaxel
13.3	1	paclitaxel
13.9	1	paclitaxel
13.9	1	paclitaxel
14.2	1	paclitaxel
14.4	1	paclitaxel
14.4	1	paclitaxel
14.6	1	paclitaxel
15	1	paclitaxel
15.1	1	paclitaxel
15.4	1	paclitaxel
15.4	1	paclitaxel
15.5	1	paclitaxel
15.7	1	paclitaxel
15.9	1	paclitaxel
15.9	1	paclitaxel
16.4	1	paclitaxel
16.7	1	paclitaxel
16.7	1	paclitaxel
16.8	1	paclitaxel
16.9	1	paclitaxel
17.2	1	paclitaxel
17.4	1	paclitaxel
17.5	1	paclitaxel
17.7	1	paclitaxel
17.9	1	paclitaxel
18	1	paclitaxel
18	1	paclitaxel
18.2	1	paclitaxel
18.4	1	paclitaxel
19.2	1	paclitaxel
19.6	1	paclitaxel
19.8	1	paclitaxel
20	1	paclitaxel
20.2	1	paclitaxel
21	1	paclitaxel
21.6	1	paclitaxel
21.7	1	paclitaxel
21.8	1	paclitaxel
22.1	1	paclitaxel
22.3	1	paclitaxel
22.6	1	paclitaxel
23.5	1	paclitaxel
23.7	1	paclitaxel
24.2	1	paclitaxel
24.3	1	paclitaxel
24.6	1	paclitaxel
25.5	1	paclitaxel
25.7	1	paclitaxel
25.8	1	paclitaxel
25.8	1	paclitaxel
26.3	1	paclitaxel
26.6	1	paclitaxel
27.1	1	paclitaxel
27.5	1	paclitaxel
28.5	1	paclitaxel
29.2	1	paclitaxel
30.3	1	paclitaxel
30.7	1	paclitaxel
31.3	1	paclitaxel
31.4	1	paclitaxel
31.8	1	paclitaxel
33.1	1	paclitaxel
33.2	1	paclitaxel
34.2	1	paclitaxel
34.5	1	paclitaxel
35.6	1	paclitaxel
36	1	paclitaxel
37.3	1	paclitaxel
37.7	1	paclitaxel
0.319	0	paclitaxel
0.789	0	paclitaxel
1.22	0	paclitaxel
1.515	0	paclitaxel
1.925	0	paclitaxel
2.4	0	paclitaxel
2.825	0	paclitaxel
3.27	0	paclitaxel
3.805	0	paclitaxel
4.095	0	paclitaxel
4.69	0	paclitaxel
4.925	0	paclitaxel
5.685	0	paclitaxel
5.685	0	paclitaxel
7.13	0	paclitaxel
8.095	0	paclitaxel
9.1	0	paclitaxel
10.09	0	paclitaxel
11.1	0	paclitaxel
12.2	0	paclitaxel
12.45	0	paclitaxel
12.75	0	paclitaxel
13	0	paclitaxel
13.6	0	paclitaxel
13.6	0	paclitaxel
13.6	0	paclitaxel
14.05	0	paclitaxel
14.3	0	paclitaxel
14.8	0	paclitaxel
14.8	0	paclitaxel
15.15	0	paclitaxel
15.3	0	paclitaxel
15.65	0	paclitaxel
16	0	paclitaxel
16.25	0	paclitaxel
16.55	0	paclitaxel
16.55	0	paclitaxel
17.05	0	paclitaxel
17.3	0	paclitaxel
17.45	0	paclitaxel
17.8	0	paclitaxel
18.1	0	paclitaxel
18.3	0	paclitaxel
18.65	0	paclitaxel
18.65	0	paclitaxel
18.9	0	paclitaxel
19.1	0	paclitaxel
19.3	0	paclitaxel
19.5	0	paclitaxel
19.7	0	paclitaxel
19.9	0	paclitaxel
20.1	0	paclitaxel
20.35	0	paclitaxel
20.35	0	paclitaxel
20.65	0	paclitaxel
20.9	0	paclitaxel
21.1	0	paclitaxel
21.25	0	paclitaxel
21.45	0	paclitaxel
21.65	0	paclitaxel
21.95	0	paclitaxel
21.95	0	paclitaxel
22.2	0	paclitaxel
22.45	0	paclitaxel
22.45	0	paclitaxel
22.7	0	paclitaxel
23	0	paclitaxel
23.15	0	paclitaxel
23.35	0	paclitaxel
23.6	0	paclitaxel
23.8	0	paclitaxel
24	0	paclitaxel
24.25	0	paclitaxel
24.4	0	paclitaxel
24.65	0	paclitaxel
24.9	0	paclitaxel
25.1	0	paclitaxel
25.3	0	paclitaxel
25.45	0	paclitaxel
25.6	0	paclitaxel
25.9	0	paclitaxel
26.15	0	paclitaxel
26.15	0	paclitaxel
26.4	0	paclitaxel
26.55	0	paclitaxel
26.7	0	paclitaxel
26.95	0	paclitaxel
27.2	0	paclitaxel
27.35	0	paclitaxel
27.65	0	paclitaxel
27.65	0	paclitaxel
27.9	0	paclitaxel
28.1	0	paclitaxel
28.25	0	paclitaxel
28.4	0	paclitaxel
28.65	0	paclitaxel
28.8	0	paclitaxel
29.1	0	paclitaxel
29.35	0	paclitaxel
29.35	0	paclitaxel
29.6	0	paclitaxel
29.9	0	paclitaxel
30.25	0	paclitaxel
30.6	0	paclitaxel
30.9	0	paclitaxel
31.05	0	paclitaxel
31.35	0	paclitaxel
31.7	0	paclitaxel
31.95	0	paclitaxel
32.15	0	paclitaxel
32.45	0	paclitaxel
32.75	0	paclitaxel
32.95	0	paclitaxel
33.25	0	paclitaxel
33.55	0	paclitaxel
33.85	0	paclitaxel
34.1	0	paclitaxel
34.3	0	paclitaxel
34.65	0	paclitaxel
34.95	0	paclitaxel
35.15	0	paclitaxel
35.45	0	paclitaxel
35.85	0	paclitaxel
36.45	0	paclitaxel
36.85	0	paclitaxel
37.15	0	paclitaxel
37.75	0	paclitaxel
38.15	0	paclitaxel
38.55	0	paclitaxel
38.95	0	paclitaxel
39.45	0	paclitaxel
39.85	0	paclitaxel
40.25	0	paclitaxel
40.75	0	paclitaxel
41.15	0	paclitaxel
41.55	0	paclitaxel
43.15	0	paclitaxel
44.35	0	paclitaxel
45.55	0	paclitaxel
46.75	0	paclitaxel
48	0	paclitaxel
48	0	paclitaxel
48	0	paclitaxel
1.38	1	nab_paclitaxel
1.38	1	nab_paclitaxel
1.38	1	nab_paclitaxel
1.62	1	nab_paclitaxel
1.8	1	nab_paclitaxel
2.1	1	nab_paclitaxel
2.25	1	nab_paclitaxel
2.72	1	nab_paclitaxel
3.41	1	nab_paclitaxel
3.69	1	nab_paclitaxel
3.81	1	nab_paclitaxel
3.9	1	nab_paclitaxel
4.12	1	nab_paclitaxel
5.15	1	nab_paclitaxel
5.29	1	nab_paclitaxel
5.5	1	nab_paclitaxel
5.64	1	nab_paclitaxel
5.88	1	nab_paclitaxel
5.95	1	nab_paclitaxel
6.26	1	nab_paclitaxel
6.39	1	nab_paclitaxel
6.69	1	nab_paclitaxel
6.89	1	nab_paclitaxel
6.99	1	nab_paclitaxel
7.15	1	nab_paclitaxel
7.38	1	nab_paclitaxel
7.84	1	nab_paclitaxel
7.94	1	nab_paclitaxel
8.01	1	nab_paclitaxel
8.08	1	nab_paclitaxel
8.38	1	nab_paclitaxel
8.4	1	nab_paclitaxel
8.43	1	nab_paclitaxel
8.47	1	nab_paclitaxel
8.52	1	nab_paclitaxel
8.6	1	nab_paclitaxel
8.71	1	nab_paclitaxel
8.8	1	nab_paclitaxel
9.14	1	nab_paclitaxel
9.25	1	nab_paclitaxel
9.25	1	nab_paclitaxel
9.38	1	nab_paclitaxel
9.46	1	nab_paclitaxel
9.59	1	nab_paclitaxel
9.73	1	nab_paclitaxel
9.89	1	nab_paclitaxel
10.2	1	nab_paclitaxel
10.4	1	nab_paclitaxel
10.5	1	nab_paclitaxel
10.6	1	nab_paclitaxel
10.8	1	nab_paclitaxel
11	1	nab_paclitaxel
11.3	1	nab_paclitaxel
11.6	1	nab_paclitaxel
11.8	1	nab_paclitaxel
11.8	1	nab_paclitaxel
12	1	nab_paclitaxel
12	1	nab_paclitaxel
12.8	1	nab_paclitaxel
12.8	1	nab_paclitaxel
12.8	1	nab_paclitaxel
13	1	nab_paclitaxel
13.4	1	nab_paclitaxel
13.5	1	nab_paclitaxel
13.6	1	nab_paclitaxel
13.8	1	nab_paclitaxel
13.8	1	nab_paclitaxel
13.9	1	nab_paclitaxel
14	1	nab_paclitaxel
14	1	nab_paclitaxel
14	1	nab_paclitaxel
14.4	1	nab_paclitaxel
14.5	1	nab_paclitaxel
14.6	1	nab_paclitaxel
14.7	1	nab_paclitaxel
14.8	1	nab_paclitaxel
15	1	nab_paclitaxel
15.1	1	nab_paclitaxel
15.1	1	nab_paclitaxel
15.2	1	nab_paclitaxel
15.4	1	nab_paclitaxel
15.9	1	nab_paclitaxel
16	1	nab_paclitaxel
16.3	1	nab_paclitaxel
16.4	1	nab_paclitaxel
16.4	1	nab_paclitaxel
16.5	1	nab_paclitaxel
16.7	1	nab_paclitaxel
16.7	1	nab_paclitaxel
16.7	1	nab_paclitaxel
16.8	1	nab_paclitaxel
16.8	1	nab_paclitaxel
16.9	1	nab_paclitaxel
16.9	1	nab_paclitaxel
17.2	1	nab_paclitaxel
17.4	1	nab_paclitaxel
17.5	1	nab_paclitaxel
17.6	1	nab_paclitaxel
17.8	1	nab_paclitaxel
17.9	1	nab_paclitaxel
18.4	1	nab_paclitaxel
18.5	1	nab_paclitaxel
18.7	1	nab_paclitaxel
19	1	nab_paclitaxel
19.9	1	nab_paclitaxel
20	1	nab_paclitaxel
20.1	1	nab_paclitaxel
20.4	1	nab_paclitaxel
20.7	1	nab_paclitaxel
20.8	1	nab_paclitaxel
21.5	1	nab_paclitaxel
21.6	1	nab_paclitaxel
21.9	1	nab_paclitaxel
22.1	1	nab_paclitaxel
22.3	1	nab_paclitaxel
22.5	1	nab_paclitaxel
23.4	1	nab_paclitaxel
23.5	1	nab_paclitaxel
23.7	1	nab_paclitaxel
23.8	1	nab_paclitaxel
24	1	nab_paclitaxel
24.6	1	nab_paclitaxel
24.8	1	nab_paclitaxel
24.8	1	nab_paclitaxel
25.7	1	nab_paclitaxel
26.1	1	nab_paclitaxel
26.7	1	nab_paclitaxel
27.6	1	nab_paclitaxel
27.8	1	nab_paclitaxel
27.9	1	nab_paclitaxel
28.2	1	nab_paclitaxel
28.3	1	nab_paclitaxel
28.4	1	nab_paclitaxel
29.5	1	nab_paclitaxel
30.4	1	nab_paclitaxel
30.6	1	nab_paclitaxel
31	1	nab_paclitaxel
32.8	1	nab_paclitaxel
33.3	1	nab_paclitaxel
33.9	1	nab_paclitaxel
34.1	1	nab_paclitaxel
34.7	1	nab_paclitaxel
36.5	1	nab_paclitaxel
36.7	1	nab_paclitaxel
36.9	1	nab_paclitaxel
37.2	1	nab_paclitaxel
41.4	1	nab_paclitaxel
45.6	1	nab_paclitaxel
0.6925	0	nab_paclitaxel
1.22	0	nab_paclitaxel
2.01	0	nab_paclitaxel
2.68	0	nab_paclitaxel
3.37	0	nab_paclitaxel
4.055	0	nab_paclitaxel
4.705	0	nab_paclitaxel
5.395	0	nab_paclitaxel
6.625	0	nab_paclitaxel
7.225	0	nab_paclitaxel
7.785	0	nab_paclitaxel
8.425	0	nab_paclitaxel
9.075	0	nab_paclitaxel
9.605	0	nab_paclitaxel
10.25	0	nab_paclitaxel
10.9	0	nab_paclitaxel
11.5	0	nab_paclitaxel
12.3	0	nab_paclitaxel
12.6	0	nab_paclitaxel
13.05	0	nab_paclitaxel
13.3	0	nab_paclitaxel
13.7	0	nab_paclitaxel
14.05	0	nab_paclitaxel
14.45	0	nab_paclitaxel
14.75	0	nab_paclitaxel
15.05	0	nab_paclitaxel
15.55	0	nab_paclitaxel
15.8	0	nab_paclitaxel
16.1	0	nab_paclitaxel
16.45	0	nab_paclitaxel
16.85	0	nab_paclitaxel
17.1	0	nab_paclitaxel
17.55	0	nab_paclitaxel
17.85	0	nab_paclitaxel
18.45	0	nab_paclitaxel
18.8	0	nab_paclitaxel
18.95	0	nab_paclitaxel
19.2	0	nab_paclitaxel
19.6	0	nab_paclitaxel
19.8	0	nab_paclitaxel
20.05	0	nab_paclitaxel
20.35	0	nab_paclitaxel
20.55	0	nab_paclitaxel
20.9	0	nab_paclitaxel
21.05	0	nab_paclitaxel
21.35	0	nab_paclitaxel
21.65	0	nab_paclitaxel
21.85	0	nab_paclitaxel
22.15	0	nab_paclitaxel
22.4	0	nab_paclitaxel
22.6	0	nab_paclitaxel
23.05	0	nab_paclitaxel
23.3	0	nab_paclitaxel
23.45	0	nab_paclitaxel
23.75	0	nab_paclitaxel
24.1	0	nab_paclitaxel
24.35	0	nab_paclitaxel
24.55	0	nab_paclitaxel
24.7	0	nab_paclitaxel
24.95	0	nab_paclitaxel
25.2	0	nab_paclitaxel
25.35	0	nab_paclitaxel
25.45	0	nab_paclitaxel
25.6	0	nab_paclitaxel
25.8	0	nab_paclitaxel
26.05	0	nab_paclitaxel
26.25	0	nab_paclitaxel
26.45	0	nab_paclitaxel
26.6	0	nab_paclitaxel
26.8	0	nab_paclitaxel
26.95	0	nab_paclitaxel
27.15	0	nab_paclitaxel
27.35	0	nab_paclitaxel
27.5	0	nab_paclitaxel
27.7	0	nab_paclitaxel
27.95	0	nab_paclitaxel
28.15	0	nab_paclitaxel
28.35	0	nab_paclitaxel
28.5	0	nab_paclitaxel
28.65	0	nab_paclitaxel
28.9	0	nab_paclitaxel
29.1	0	nab_paclitaxel
29.25	0	nab_paclitaxel
29.4	0	nab_paclitaxel
29.6	0	nab_paclitaxel
29.9	0	nab_paclitaxel
30.35	0	nab_paclitaxel
30.7	0	nab_paclitaxel
31.05	0	nab_paclitaxel
31.45	0	nab_paclitaxel
31.75	0	nab_paclitaxel
32.15	0	nab_paclitaxel
32.45	0	nab_paclitaxel
32.85	0	nab_paclitaxel
33.2	0	nab_paclitaxel
33.55	0	nab_paclitaxel
33.85	0	nab_paclitaxel
34.2	0	nab_paclitaxel
34.55	0	nab_paclitaxel
34.95	0	nab_paclitaxel
35.25	0	nab_paclitaxel
35.65	0	nab_paclitaxel
36.6	0	nab_paclitaxel
37.35	0	nab_paclitaxel
37.95	0	nab_paclitaxel
38.65	0	nab_paclitaxel
39.35	0	nab_paclitaxel
39.95	0	nab_paclitaxel
40.65	0	nab_paclitaxel
41.3	0	nab_paclitaxel
42.65	0	nab_paclitaxel
43.35	0	nab_paclitaxel
43.95	0	nab_paclitaxel
44.65	0	nab_paclitaxel
45.35	0	nab_paclitaxel
45.95	0	nab_paclitaxel
46.65	0	nab_paclitaxel
47.35	0	nab_paclitaxel
48	0	nab_paclitaxel
