## Supplementary data files for "Cancer patient survival can be accurately parameterized, revealing time-dependent therapeutic effects and doubling the precision of small trials": CALGB40503_2A.csv

Time	Event	Arm
1.18	1	l_b
1.45	1	l_b
2.18	1	l_b
2.22	1	l_b
2.23	1	l_b
2.28	1	l_b
2.33	1	l_b
2.48	1	l_b
2.98	1	l_b
3.13	1	l_b
3.64	1	l_b
3.84	1	l_b
3.95	1	l_b
4.2	1	l_b
4.34	1	l_b
4.39	1	l_b
4.52	1	l_b
4.68	1	l_b
4.81	1	l_b
4.9	1	l_b
4.93	1	l_b
5.05	1	l_b
6.16	1	l_b
6.53	1	l_b
6.67	1	l_b
6.89	1	l_b
7.45	1	l_b
7.99	1	l_b
8.08	1	l_b
8.14	1	l_b
8.34	1	l_b
8.66	1	l_b
8.8	1	l_b
8.99	1	l_b
9.29	1	l_b
10.1	1	l_b
10.5	1	l_b
10.7	1	l_b
10.8	1	l_b
11	1	l_b
11.3	1	l_b
11.4	1	l_b
11.7	1	l_b
11.8	1	l_b
11.9	1	l_b
11.9	1	l_b
12.5	1	l_b
12.6	1	l_b
12.7	1	l_b
12.8	1	l_b
12.9	1	l_b
13	1	l_b
13.1	1	l_b
13.3	1	l_b
13.6	1	l_b
13.8	1	l_b
13.9	1	l_b
14.8	1	l_b
14.9	1	l_b
15.1	1	l_b
15.2	1	l_b
15.3	1	l_b
15.5	1	l_b
15.6	1	l_b
15.7	1	l_b
15.9	1	l_b
16.4	1	l_b
16.5	1	l_b
16.9	1	l_b
17	1	l_b
17	1	l_b
17.1	1	l_b
17.3	1	l_b
17.8	1	l_b
18	1	l_b
18.1	1	l_b
18.2	1	l_b
18.3	1	l_b
18.7	1	l_b
19.4	1	l_b
19.7	1	l_b
20.3	1	l_b
20.6	1	l_b
21.2	1	l_b
22	1	l_b
23	1	l_b
23.4	1	l_b
23.7	1	l_b
23.7	1	l_b
23.8	1	l_b
23.8	1	l_b
23.9	1	l_b
24	1	l_b
24.1	1	l_b
24.2	1	l_b
24.3	1	l_b
24.5	1	l_b
25.6	1	l_b
25.9	1	l_b
26.5	1	l_b
26.8	1	l_b
26.9	1	l_b
27.1	1	l_b
27.4	1	l_b
28	1	l_b
28.2	1	l_b
28.4	1	l_b
29.5	1	l_b
29.9	1	l_b
30.1	1	l_b
32.3	1	l_b
32.4	1	l_b
32.6	1	l_b
32.9	1	l_b
33.8	1	l_b
35.9	1	l_b
36.3	1	l_b
36.5	1	l_b
36.8	1	l_b
37.5	1	l_b
39.1	1	l_b
43.6	1	l_b
43.8	1	l_b
44.9	1	l_b
45.9	1	l_b
46.9	1	l_b
49.2	1	l_b
0.9405	0	l_b
1.92	0	l_b
2.995	0	l_b
4.01	0	l_b
5	0	l_b
6	0	l_b
7.005	0	l_b
8	0	l_b
9	0	l_b
9.995	0	l_b
10.9	0	l_b
13.75	0	l_b
15.45	0	l_b
17.15	0	l_b
18.85	0	l_b
20.55	0	l_b
22.25	0	l_b
27.05	0	l_b
30.05	0	l_b
33.05	0	l_b
37.1	0	l_b
37.85	0	l_b
38.4	0	l_b
39.7	0	l_b
40.45	0	l_b
41.35	0	l_b
42.25	0	l_b
43.15	0	l_b
44.05	0	l_b
44.85	0	l_b
45.75	0	l_b
46.5	0	l_b
47.55	0	l_b
49.4	0	l_b
50.55	0	l_b
51.55	0	l_b
52.5	0	l_b
53.85	0	l_b
54.75	0	l_b
55.75	0	l_b
56.85	0	l_b
57.75	0	l_b
58.95	0	l_b
62.35	0	l_b
64.65	0	l_b
67.15	0	l_b
0.864	1	l
1.01	1	l
1.15	1	l
1.39	1	l
1.52	1	l
1.57	1	l
1.64	1	l
1.71	1	l
2.05	1	l
2.09	1	l
2.1	1	l
2.12	1	l
2.16	1	l
2.19	1	l
2.25	1	l
2.28	1	l
2.34	1	l
2.48	1	l
2.57	1	l
2.89	1	l
3	1	l
3.06	1	l
3.75	1	l
3.89	1	l
4.01	1	l
4.12	1	l
4.21	1	l
4.26	1	l
4.31	1	l
4.38	1	l
4.44	1	l
4.5	1	l
4.56	1	l
4.64	1	l
4.81	1	l
4.87	1	l
4.95	1	l
6.19	1	l
6.19	1	l
6.19	1	l
6.23	1	l
6.29	1	l
6.36	1	l
6.47	1	l
6.49	1	l
6.53	1	l
6.6	1	l
6.67	1	l
6.73	1	l
6.93	1	l
7.41	1	l
7.81	1	l
7.93	1	l
7.99	1	l
8.42	1	l
8.63	1	l
8.88	1	l
9.2	1	l
9.38	1	l
9.46	1	l
9.54	1	l
10.4	1	l
10.6	1	l
11.2	1	l
12.1	1	l
12.1	1	l
12.4	1	l
12.5	1	l
12.7	1	l
12.7	1	l
12.9	1	l
13	1	l
13.2	1	l
13.3	1	l
13.4	1	l
13.6	1	l
13.9	1	l
14.4	1	l
15	1	l
15.1	1	l
15.2	1	l
15.6	1	l
15.7	1	l
15.7	1	l
15.8	1	l
16.5	1	l
16.8	1	l
17.1	1	l
18	1	l
18.4	1	l
18.5	1	l
18.6	1	l
19.1	1	l
19.2	1	l
19.3	1	l
19.7	1	l
20.5	1	l
20.7	1	l
20.8	1	l
21.2	1	l
21.5	1	l
22.3	1	l
22.9	1	l
23.2	1	l
23.4	1	l
23.6	1	l
23.6	1	l
23.7	1	l
23.9	1	l
25	1	l
25.1	1	l
25.3	1	l
25.4	1	l
25.5	1	l
26.3	1	l
26.9	1	l
27	1	l
27.4	1	l
27.5	1	l
28.2	1	l
28.3	1	l
28.4	1	l
28.9	1	l
29.2	1	l
29.7	1	l
29.8	1	l
29.9	1	l
30.3	1	l
30.8	1	l
31.3	1	l
33.5	1	l
37.6	1	l
40.3	1	l
42.8	1	l
43	1	l
44.9	1	l
48.4	1	l
49.1	1	l
1.505	0	l
3.04	0	l
4.535	0	l
5.765	0	l
7.595	0	l
9.06	0	l
10.55	0	l
15.05	0	l
18.05	0	l
21.05	0	l
27.95	0	l
31.95	0	l
36.85	0	l
37.75	0	l
38.55	0	l
39.45	0	l
40.2	0	l
41.15	0	l
41.95	0	l
42.85	0	l
43.75	0	l
44.55	0	l
45.45	0	l
46.25	0	l
47.15	0	l
50.35	0	l
52.75	0	l
55.15	0	l
57.55	0	l
61.25	0	l
62.55	0	l
63.85	0	l
