## Supplementary data files for "Cancer patient survival can be accurately parameterized, revealing time-dependent therapeutic effects and doubling the precision of small trials": CALGB40503_2B.csv

Time	Event	Arm
1.13	1	l_b
1.46	1	l_b
3.56	1	l_b
3.89	1	l_b
5.1	1	l_b
6.32	1	l_b
8.5	1	l_b
9.47	1	l_b
9.96	1	l_b
10.9	1	l_b
11.2	1	l_b
11.4	1	l_b
11.7	1	l_b
12.1	1	l_b
16.2	1	l_b
16.4	1	l_b
16.8	1	l_b
17.7	1	l_b
17.8	1	l_b
17.9	1	l_b
18.4	1	l_b
19.2	1	l_b
19.6	1	l_b
20.4	1	l_b
21.8	1	l_b
22	1	l_b
22.2	1	l_b
22.5	1	l_b
22.7	1	l_b
22.9	1	l_b
23	1	l_b
24.2	1	l_b
24.7	1	l_b
25	1	l_b
25.5	1	l_b
25.9	1	l_b
26.2	1	l_b
26.7	1	l_b
26.8	1	l_b
27.2	1	l_b
27.7	1	l_b
28.1	1	l_b
30.1	1	l_b
30.4	1	l_b
30.8	1	l_b
31.1	1	l_b
31.2	1	l_b
31.3	1	l_b
31.4	1	l_b
31.7	1	l_b
32.3	1	l_b
32.5	1	l_b
33.2	1	l_b
33.4	1	l_b
33.9	1	l_b
34.5	1	l_b
34.8	1	l_b
34.9	1	l_b
35.1	1	l_b
35.3	1	l_b
36.3	1	l_b
36.5	1	l_b
38	1	l_b
38.7	1	l_b
39.2	1	l_b
39.8	1	l_b
40.1	1	l_b
40.4	1	l_b
40.4	1	l_b
44.6	1	l_b
45.4	1	l_b
46.2	1	l_b
47.2	1	l_b
47.3	1	l_b
49.2	1	l_b
49.2	1	l_b
49.9	1	l_b
51	1	l_b
51.2	1	l_b
51.4	1	l_b
56.8	1	l_b
65	1	l_b
1.295	0	l_b
2.39	0	l_b
3.725	0	l_b
4.775	0	l_b
5.955	0	l_b
7.205	0	l_b
8.215	0	l_b
9.595	0	l_b
10.65	0	l_b
14.05	0	l_b
16.05	0	l_b
18.05	0	l_b
20.05	0	l_b
22.05	0	l_b
24.85	0	l_b
25.4	0	l_b
26.25	0	l_b
26.95	0	l_b
27.75	0	l_b
28.45	0	l_b
29.25	0	l_b
29.95	0	l_b
30.75	0	l_b
31.45	0	l_b
32.25	0	l_b
32.95	0	l_b
33.75	0	l_b
34.45	0	l_b
35.2	0	l_b
36.35	0	l_b
36.65	0	l_b
37.3	0	l_b
37.3	0	l_b
37.75	0	l_b
38.15	0	l_b
38.5	0	l_b
39.05	0	l_b
39.3	0	l_b
39.6	0	l_b
40.15	0	l_b
40.5	0	l_b
40.9	0	l_b
41.4	0	l_b
41.7	0	l_b
41.95	0	l_b
42.35	0	l_b
42.75	0	l_b
43.15	0	l_b
43.45	0	l_b
44	0	l_b
44.35	0	l_b
44.7	0	l_b
44.95	0	l_b
45.35	0	l_b
45.75	0	l_b
46.15	0	l_b
46.45	0	l_b
46.8	0	l_b
47.25	0	l_b
47.65	0	l_b
48.6	0	l_b
48.95	0	l_b
49.5	0	l_b
49.95	0	l_b
50.45	0	l_b
50.95	0	l_b
51.6	0	l_b
51.95	0	l_b
52.4	0	l_b
52.95	0	l_b
53.45	0	l_b
53.95	0	l_b
54.45	0	l_b
54.95	0	l_b
55.4	0	l_b
55.95	0	l_b
56.45	0	l_b
56.95	0	l_b
57.45	0	l_b
57.95	0	l_b
58.4	0	l_b
58.95	0	l_b
59.45	0	l_b
61.25	0	l_b
62.55	0	l_b
63.7	0	l_b
65.05	0	l_b
66.45	0	l_b
67.55	0	l_b
68.95	0	l_b
70.15	0	l_b
0.895	1	l
1.52	1	l
2.56	1	l
2.83	1	l
2.9	1	l
4.57	1	l
5.22	1	l
8.08	1	l
8.95	1	l
9.36	1	l
9.46	1	l
11.1	1	l
11.6	1	l
12.2	1	l
12.3	1	l
12.4	1	l
12.5	1	l
13	1	l
13.7	1	l
13.8	1	l
13.9	1	l
14.9	1	l
17	1	l
17.3	1	l
17.4	1	l
17.5	1	l
19	1	l
19.3	1	l
19.7	1	l
20.6	1	l
20.7	1	l
21.3	1	l
22.1	1	l
22.7	1	l
23.6	1	l
24.5	1	l
24.9	1	l
25	1	l
25.6	1	l
25.9	1	l
26	1	l
26.6	1	l
26.8	1	l
26.9	1	l
27	1	l
27.7	1	l
28.3	1	l
29.1	1	l
29.4	1	l
30.1	1	l
30.2	1	l
30.4	1	l
30.6	1	l
30.7	1	l
31.4	1	l
31.9	1	l
32.4	1	l
32.8	1	l
34.2	1	l
34.7	1	l
35.5	1	l
35.8	1	l
35.9	1	l
36.3	1	l
36.4	1	l
37.3	1	l
37.7	1	l
39.1	1	l
39.9	1	l
40.2	1	l
40.9	1	l
41.8	1	l
42.1	1	l
42.6	1	l
42.8	1	l
43.9	1	l
45.2	1	l
46	1	l
47.3	1	l
47.7	1	l
48.7	1	l
48.9	1	l
49.1	1	l
49.6	1	l
50.5	1	l
50.7	1	l
51.7	1	l
52.9	1	l
56.3	1	l
57.1	1	l
1.99	0	l
3.99	0	l
6.01	0	l
7.98	0	l
9.985	0	l
13.4	0	l
14.65	0	l
15.95	0	l
17.35	0	l
18.65	0	l
19.95	0	l
21.35	0	l
22.65	0	l
24.95	0	l
25.95	0	l
26.95	0	l
27.95	0	l
28.95	0	l
29.95	0	l
30.95	0	l
31.95	0	l
32.95	0	l
33.95	0	l
34.95	0	l
36.35	0	l
36.7	0	l
37.05	0	l
37.45	0	l
37.85	0	l
38.15	0	l
38.55	0	l
38.95	0	l
39.25	0	l
39.65	0	l
39.95	0	l
40.35	0	l
40.75	0	l
41.05	0	l
41.45	0	l
41.85	0	l
42.15	0	l
42.55	0	l
42.95	0	l
43.25	0	l
43.65	0	l
43.95	0	l
44.35	0	l
44.75	0	l
45.05	0	l
45.45	0	l
45.85	0	l
46.15	0	l
46.55	0	l
46.95	0	l
47.25	0	l
47.65	0	l
48.75	0	l
49.45	0	l
50.15	0	l
50.85	0	l
51.55	0	l
52.25	0	l
52.95	0	l
53.6	0	l
54.45	0	l
55.15	0	l
55.85	0	l
56.55	0	l
57.25	0	l
57.95	0	l
58.65	0	l
59.35	0	l
60.75	0	l
61.35	0	l
61.95	0	l
62.55	0	l
63.25	0	l
63.85	0	l
64.45	0	l
65.05	0	l
