## Supplementary data files for "Cancer patient survival can be accurately parameterized, revealing time-dependent therapeutic effects and doubling the precision of small trials": CALGB90202_2B.csv

Time	Event	Arm
0.644	1	placebo
0.644	1	placebo
0.644	1	placebo
0.664	1	placebo
0.706	1	placebo
0.754	1	placebo
0.884	1	placebo
0.933	1	placebo
1.08	1	placebo
1.19	1	placebo
1.25	1	placebo
1.25	1	placebo
1.28	1	placebo
1.28	1	placebo
1.28	1	placebo
1.29	1	placebo
1.3	1	placebo
1.32	1	placebo
1.34	1	placebo
1.38	1	placebo
1.4	1	placebo
1.43	1	placebo
1.48	1	placebo
1.55	1	placebo
1.63	1	placebo
1.73	1	placebo
1.92	1	placebo
1.98	1	placebo
2.03	1	placebo
2.1	1	placebo
2.12	1	placebo
2.13	1	placebo
2.15	1	placebo
2.33	1	placebo
2.33	1	placebo
2.33	1	placebo
2.35	1	placebo
2.38	1	placebo
2.8	1	placebo
2.8	1	placebo
2.8	1	placebo
2.89	1	placebo
2.93	1	placebo
2.93	1	placebo
2.95	1	placebo
2.97	1	placebo
2.98	1	placebo
2.98	1	placebo
3	1	placebo
3.04	1	placebo
3.11	1	placebo
3.15	1	placebo
3.15	1	placebo
3.15	1	placebo
3.18	1	placebo
3.18	1	placebo
3.23	1	placebo
3.23	1	placebo
3.25	1	placebo
3.28	1	placebo
3.35	1	placebo
3.39	1	placebo
3.73	1	placebo
3.73	1	placebo
3.73	1	placebo
3.73	1	placebo
3.73	1	placebo
3.73	1	placebo
3.73	1	placebo
3.73	1	placebo
3.73	1	placebo
3.91	1	placebo
3.91	1	placebo
3.91	1	placebo
4.01	1	placebo
4.01	1	placebo
4.01	1	placebo
4.01	1	placebo
4.28	1	placebo
4.28	1	placebo
4.35	1	placebo
4.35	1	placebo
4.4	1	placebo
4.45	1	placebo
4.54	1	placebo
4.68	1	placebo
4.73	1	placebo
4.82	1	placebo
4.85	1	placebo
4.92	1	placebo
4.96	1	placebo
4.98	1	placebo
5.02	1	placebo
5.05	1	placebo
5.06	1	placebo
5.09	1	placebo
5.1	1	placebo
5.16	1	placebo
5.26	1	placebo
5.28	1	placebo
5.36	1	placebo
5.41	1	placebo
5.49	1	placebo
5.54	1	placebo
5.66	1	placebo
5.69	1	placebo
5.72	1	placebo
5.75	1	placebo
5.79	1	placebo
6.47	1	placebo
6.47	1	placebo
6.47	1	placebo
6.47	1	placebo
6.75	1	placebo
6.75	1	placebo
6.75	1	placebo
6.89	1	placebo
6.89	1	placebo
7.03	1	placebo
7.03	1	placebo
7.32	1	placebo
7.32	1	placebo
7.46	1	placebo
7.46	1	placebo
7.46	1	placebo
7.46	1	placebo
7.6	1	placebo
7.6	1	placebo
7.6	1	placebo
7.74	1	placebo
7.88	1	placebo
7.88	1	placebo
8.02	1	placebo
8.02	1	placebo
8.02	1	placebo
8.02	1	placebo
8.02	1	placebo
8.02	1	placebo
8.02	1	placebo
8.31	1	placebo
8.31	1	placebo
8.31	1	placebo
8.45	1	placebo
8.45	1	placebo
8.45	1	placebo
8.65	1	placebo
8.65	1	placebo
8.72	1	placebo
8.76	1	placebo
8.88	1	placebo
9.02	1	placebo
9.08	1	placebo
9.18	1	placebo
9.25	1	placebo
9.36	1	placebo
9.68	1	placebo
9.68	1	placebo
9.76	1	placebo
9.83	1	placebo
10	1	placebo
10.2	1	placebo
10.3	1	placebo
10.6	1	placebo
10.8	1	placebo
11.1	1	placebo
11.4	1	placebo
11.5	1	placebo
11.6	1	placebo
11.8	1	placebo
11.9	1	placebo
12.2	1	placebo
12.3	1	placebo
12.4	1	placebo
12.4	1	placebo
12.5	1	placebo
12.6	1	placebo
12.9	1	placebo
13	1	placebo
13.2	1	placebo
13.3	1	placebo
13.4	1	placebo
13.4	1	placebo
13.4	1	placebo
13.5	1	placebo
13.8	1	placebo
14.1	1	placebo
14.2	1	placebo
14.5	1	placebo
14.8	1	placebo
14.9	1	placebo
15.2	1	placebo
15.8	1	placebo
16.2	1	placebo
16.6	1	placebo
17.2	1	placebo
17.9	1	placebo
18	1	placebo
18.2	1	placebo
18.9	1	placebo
19.4	1	placebo
19.5	1	placebo
20	1	placebo
20.4	1	placebo
20.6	1	placebo
20.9	1	placebo
21.4	1	placebo
21.8	1	placebo
22.9	1	placebo
23.4	1	placebo
23.7	1	placebo
24	1	placebo
24.9	1	placebo
27.5	1	placebo
27.8	1	placebo
28.1	1	placebo
29.1	1	placebo
30.3	1	placebo
31.4	1	placebo
31.8	1	placebo
32.9	1	placebo
33.6	1	placebo
34.3	1	placebo
35.5	1	placebo
36.3	1	placebo
36.8	1	placebo
37.2	1	placebo
37.2	1	placebo
41.1	1	placebo
45.7	1	placebo
50.6	1	placebo
55.6	1	placebo
58.1	1	placebo
77.4	1	placebo
77.4	1	placebo
0.376	0	placebo
0.696	0	placebo
1.04	0	placebo
1.39	0	placebo
1.68	0	placebo
2.08	0	placebo
2.59	0	placebo
2.59	0	placebo
3.13	0	placebo
3.56	0	placebo
3.82	0	placebo
4.145	0	placebo
4.495	0	placebo
4.84	0	placebo
5.21	0	placebo
5.515	0	placebo
6.13	0	placebo
6.13	0	placebo
6.61	0	placebo
6.96	0	placebo
7.175	0	placebo
7.67	0	placebo
7.95	0	placebo
8.24	0	placebo
8.55	0	placebo
8.985	0	placebo
9.33	0	placebo
9.575	0	placebo
10.1	0	placebo
10.35	0	placebo
10.75	0	placebo
11	0	placebo
11.45	0	placebo
11.75	0	placebo
12.75	0	placebo
13.25	0	placebo
13.7	0	placebo
14.35	0	placebo
15	0	placebo
15.6	0	placebo
16.05	0	placebo
16.7	0	placebo
17.15	0	placebo
17.8	0	placebo
18.35	0	placebo
18.85	0	placebo
19.45	0	placebo
20.05	0	placebo
20.5	0	placebo
21.15	0	placebo
21.7	0	placebo
22.2	0	placebo
22.85	0	placebo
23.45	0	placebo
24.45	0	placebo
25.8	0	placebo
26.6	0	placebo
27.45	0	placebo
28.3	0	placebo
29.2	0	placebo
29.85	0	placebo
30.85	0	placebo
31.7	0	placebo
32.55	0	placebo
33.45	0	placebo
34.25	0	placebo
35.2	0	placebo
37	0	placebo
38.35	0	placebo
39.55	0	placebo
40.8	0	placebo
41.95	0	placebo
43.15	0	placebo
44.35	0	placebo
45.3	0	placebo
46.75	0	placebo
49.75	0	placebo
51.45	0	placebo
53.15	0	placebo
54.85	0	placebo
56.6	0	placebo
58.25	0	placebo
63.95	0	placebo
67.95	0	placebo
75.95	0	placebo
79.95	0	placebo
84	0	placebo
84	0	placebo
0.258	1	za
0.388	1	za
0.517	1	za
0.817	1	za
0.817	1	za
0.817	1	za
0.845	1	za
0.986	1	za
1.09	1	za
1.17	1	za
1.24	1	za
1.25	1	za
1.28	1	za
1.28	1	za
1.28	1	za
1.29	1	za
1.3	1	za
1.32	1	za
1.34	1	za
1.38	1	za
1.4	1	za
1.44	1	za
1.48	1	za
1.56	1	za
1.65	1	za
1.73	1	za
1.92	1	za
1.97	1	za
2.04	1	za
2.1	1	za
2.14	1	za
2.14	1	za
2.14	1	za
2.3	1	za
2.3	1	za
2.34	1	za
2.36	1	za
2.39	1	za
2.8	1	za
2.8	1	za
2.8	1	za
2.88	1	za
2.92	1	za
2.93	1	za
2.98	1	za
2.98	1	za
2.98	1	za
3	1	za
3.07	1	za
3.07	1	za
3.07	1	za
3.07	1	za
3.07	1	za
3.13	1	za
3.19	1	za
3.22	1	za
3.22	1	za
3.24	1	za
3.25	1	za
3.28	1	za
3.35	1	za
3.45	1	za
3.58	1	za
3.65	1	za
3.79	1	za
3.83	1	za
3.91	1	za
3.94	1	za
3.95	1	za
3.96	1	za
3.96	1	za
4	1	za
4.02	1	za
4.07	1	za
4.09	1	za
4.13	1	za
4.16	1	za
4.16	1	za
4.2	1	za
4.23	1	za
4.33	1	za
4.35	1	za
4.45	1	za
4.51	1	za
4.57	1	za
4.78	1	za
4.78	1	za
4.85	1	za
4.93	1	za
4.93	1	za
4.95	1	za
5.02	1	za
5.03	1	za
5.05	1	za
5.07	1	za
5.09	1	za
5.19	1	za
5.22	1	za
5.3	1	za
5.32	1	za
5.43	1	za
5.46	1	za
5.54	1	za
5.71	1	za
5.71	1	za
5.81	1	za
6.07	1	za
6.07	1	za
6.27	1	za
6.41	1	za
6.49	1	za
6.52	1	za
6.66	1	za
6.68	1	za
6.73	1	za
6.75	1	za
6.81	1	za
6.89	1	za
7.02	1	za
7.32	1	za
7.35	1	za
7.44	1	za
7.5	1	za
7.55	1	za
7.73	1	za
7.73	1	za
7.73	1	za
7.81	1	za
8.05	1	za
8.05	1	za
8.16	1	za
8.23	1	za
8.31	1	za
8.31	1	za
8.42	1	za
8.56	1	za
8.8	1	za
9	1	za
9.11	1	za
9.3	1	za
9.56	1	za
9.56	1	za
9.83	1	za
10	1	za
10.2	1	za
10.4	1	za
10.6	1	za
10.6	1	za
10.7	1	za
10.7	1	za
10.8	1	za
10.9	1	za
11	1	za
11.2	1	za
11.5	1	za
11.8	1	za
12.1	1	za
12.5	1	za
12.9	1	za
13.8	1	za
14	1	za
14.4	1	za
14.7	1	za
15	1	za
15.3	1	za
15.6	1	za
15.9	1	za
16.2	1	za
16.5	1	za
17	1	za
17.1	1	za
17.3	1	za
17.4	1	za
17.6	1	za
17.7	1	za
17.9	1	za
18.4	1	za
18.6	1	za
19.4	1	za
19.9	1	za
20.3	1	za
20.8	1	za
21.2	1	za
21.5	1	za
21.8	1	za
22.1	1	za
22.3	1	za
22.5	1	za
22.9	1	za
23.5	1	za
23.9	1	za
24.4	1	za
24.7	1	za
25.6	1	za
26.1	1	za
26.6	1	za
28.7	1	za
29.1	1	za
29.5	1	za
31.5	1	za
31.8	1	za
34.9	1	za
35.2	1	za
35.6	1	za
36.7	1	za
37.4	1	za
37.9	1	za
38.8	1	za
43.3	1	za
43.9	1	za
48.2	1	za
51.1	1	za
52.7	1	za
54.7	1	za
54.7	1	za
57.9	1	za
0.129	0	za
0.4525	0	za
0.667	0	za
1.013	0	za
1.245	0	za
1.5	0	za
1.79	0	za
1.985	0	za
2.22	0	za
2.595	0	za
2.595	0	za
2.995	0	za
3.245	0	za
3.515	0	za
3.75	0	za
3.99	0	za
4.28	0	za
4.495	0	za
4.72	0	za
4.985	0	za
5.235	0	za
5.485	0	za
5.775	0	za
5.96	0	za
6.17	0	za
6.505	0	za
6.745	0	za
6.955	0	za
7.26	0	za
7.475	0	za
7.74	0	za
7.95	0	za
8.25	0	za
8.51	0	za
8.68	0	za
8.97	0	za
9.225	0	za
9.475	0	za
9.765	0	za
9.915	0	za
10.3	0	za
10.45	0	za
10.75	0	za
10.95	0	za
11.25	0	za
11.45	0	za
11.7	0	za
12.6	0	za
13.2	0	za
13.65	0	za
14.25	0	za
14.85	0	za
15.45	0	za
15.95	0	za
16.55	0	za
17.15	0	za
17.75	0	za
18.25	0	za
18.85	0	za
19.45	0	za
19.95	0	za
20.55	0	za
21.1	0	za
21.75	0	za
22.25	0	za
22.8	0	za
23.45	0	za
24.85	0	za
25.7	0	za
26.55	0	za
27.3	0	za
28.2	0	za
29.15	0	za
30.45	0	za
30.45	0	za
31.65	0	za
32.45	0	za
33.3	0	za
34.05	0	za
35.05	0	za
36.95	0	za
37.85	0	za
38.85	0	za
39.75	0	za
40.65	0	za
41.65	0	za
42.55	0	za
43.6	0	za
44.45	0	za
45.35	0	za
46.35	0	za
47.25	0	za
49.65	0	za
51.15	0	za
52.5	0	za
54.35	0	za
55.55	0	za
57.05	0	za
58.55	0	za
62.35	0	za
64.75	0	za
67.15	0	za
69.55	0	za
74.25	0	za
76.55	0	za
78.75	0	za
81.05	0	za
