## Supplementary data files for "Cancer patient survival can be accurately parameterized, revealing time-dependent therapeutic effects and doubling the precision of small trials": CALGB90202_2C.csv

Time	Event	Arm
2.09	1	placebo
2.19	1	placebo
2.28	1	placebo
2.41	1	placebo
2.47	1	placebo
2.6	1	placebo
2.63	1	placebo
3.27	1	placebo
3.65	1	placebo
3.87	1	placebo
4.18	1	placebo
5.07	1	placebo
5.58	1	placebo
5.93	1	placebo
6.21	1	placebo
6.5	1	placebo
8.15	1	placebo
8.53	1	placebo
8.69	1	placebo
8.97	1	placebo
9.22	1	placebo
9.48	1	placebo
9.54	1	placebo
9.76	1	placebo
9.99	1	placebo
10.4	1	placebo
12.4	1	placebo
12.5	1	placebo
12.9	1	placebo
13.1	1	placebo
13.4	1	placebo
13.6	1	placebo
14.2	1	placebo
14.4	1	placebo
14.5	1	placebo
14.8	1	placebo
15.5	1	placebo
15.5	1	placebo
15.5	1	placebo
15.9	1	placebo
15.9	1	placebo
15.9	1	placebo
17.1	1	placebo
17.3	1	placebo
17.6	1	placebo
17.8	1	placebo
18.2	1	placebo
18.5	1	placebo
18.7	1	placebo
19.1	1	placebo
19.4	1	placebo
20.2	1	placebo
20.3	1	placebo
20.5	1	placebo
20.7	1	placebo
20.9	1	placebo
21.2	1	placebo
21.5	1	placebo
21.7	1	placebo
21.9	1	placebo
21.9	1	placebo
22.2	1	placebo
22.7	1	placebo
23	1	placebo
23.2	1	placebo
23.6	1	placebo
23.9	1	placebo
24.3	1	placebo
24.7	1	placebo
25	1	placebo
25.2	1	placebo
26.4	1	placebo
26.6	1	placebo
26.8	1	placebo
27.1	1	placebo
27.2	1	placebo
27.4	1	placebo
27.5	1	placebo
27.6	1	placebo
28	1	placebo
28.2	1	placebo
28.4	1	placebo
28.5	1	placebo
28.6	1	placebo
28.8	1	placebo
29.1	1	placebo
29.7	1	placebo
30.1	1	placebo
30.7	1	placebo
31.1	1	placebo
31.7	1	placebo
32.2	1	placebo
32.9	1	placebo
33.1	1	placebo
33.5	1	placebo
34.4	1	placebo
35.4	1	placebo
36.2	1	placebo
37.1	1	placebo
37.6	1	placebo
38.4	1	placebo
39.8	1	placebo
40.6	1	placebo
41.4	1	placebo
41.6	1	placebo
41.7	1	placebo
42.3	1	placebo
42.7	1	placebo
44	1	placebo
44.8	1	placebo
45.3	1	placebo
49.5	1	placebo
50.3	1	placebo
51	1	placebo
55	1	placebo
55.5	1	placebo
57.6	1	placebo
58.3	1	placebo
65.4	1	placebo
75.5	1	placebo
77.6	1	placebo
77.6	1	placebo
79.1	1	placebo
79.2	1	placebo
0.155	0	placebo
0.155	0	placebo
0.364	0	placebo
0.55	0	placebo
0.638	0	placebo
0.8225	0	placebo
0.9475	0	placebo
1.07	0	placebo
1.165	0	placebo
1.255	0	placebo
1.43	0	placebo
1.515	0	placebo
1.695	0	placebo
1.785	0	placebo
1.89	0	placebo
2.02	0	placebo
2.235	0	placebo
2.345	0	placebo
2.44	0	placebo
2.535	0	placebo
2.71	0	placebo
2.835	0	placebo
2.975	0	placebo
3.17	0	placebo
3.17	0	placebo
3.38	0	placebo
3.57	0	placebo
3.57	0	placebo
3.76	0	placebo
3.93	0	placebo
4.085	0	placebo
4.085	0	placebo
4.34	0	placebo
4.34	0	placebo
4.66	0	placebo
4.66	0	placebo
4.66	0	placebo
4.945	0	placebo
4.945	0	placebo
5.2	0	placebo
5.2	0	placebo
5.455	0	placebo
5.755	0	placebo
5.755	0	placebo
5.755	0	placebo
6.01	0	placebo
6.15	0	placebo
6.355	0	placebo
6.355	0	placebo
6.355	0	placebo
6.565	0	placebo
6.755	0	placebo
6.755	0	placebo
7.005	0	placebo
7.225	0	placebo
7.225	0	placebo
7.495	0	placebo
7.495	0	placebo
7.495	0	placebo
7.78	0	placebo
8.02	0	placebo
8.02	0	placebo
8.34	0	placebo
8.34	0	placebo
8.34	0	placebo
8.61	0	placebo
8.83	0	placebo
8.83	0	placebo
8.83	0	placebo
9.035	0	placebo
9.16	0	placebo
9.4	0	placebo
9.4	0	placebo
9.59	0	placebo
9.7	0	placebo
9.825	0	placebo
10.045	0	placebo
10.25	0	placebo
10.25	0	placebo
10.25	0	placebo
10.55	0	placebo
10.55	0	placebo
10.8	0	placebo
11	0	placebo
11	0	placebo
11.2	0	placebo
11.2	0	placebo
11.4	0	placebo
11.6	0	placebo
11.6	0	placebo
11.8	0	placebo
12.05	0	placebo
12.05	0	placebo
12.45	0	placebo
12.8	0	placebo
12.95	0	placebo
13.25	0	placebo
13.45	0	placebo
13.7	0	placebo
13.9	0	placebo
14.25	0	placebo
14.65	0	placebo
14.65	0	placebo
15	0	placebo
15.2	0	placebo
15.55	0	placebo
15.75	0	placebo
16	0	placebo
16.4	0	placebo
16.55	0	placebo
16.85	0	placebo
17	0	placebo
17.35	0	placebo
17.5	0	placebo
17.85	0	placebo
18	0	placebo
18.3	0	placebo
18.6	0	placebo
18.9	0	placebo
19.15	0	placebo
19.3	0	placebo
19.6	0	placebo
19.95	0	placebo
20.15	0	placebo
20.45	0	placebo
20.65	0	placebo
20.95	0	placebo
21.15	0	placebo
21.45	0	placebo
21.6	0	placebo
22	0	placebo
22.35	0	placebo
22.35	0	placebo
22.75	0	placebo
22.9	0	placebo
23.25	0	placebo
23.5	0	placebo
23.75	0	placebo
24.4	0	placebo
24.95	0	placebo
25.45	0	placebo
25.85	0	placebo
26.3	0	placebo
26.85	0	placebo
27.35	0	placebo
27.85	0	placebo
28.35	0	placebo
28.75	0	placebo
29.25	0	placebo
29.8	0	placebo
30.3	0	placebo
30.75	0	placebo
31.15	0	placebo
31.55	0	placebo
32.15	0	placebo
32.6	0	placebo
33.15	0	placebo
33.55	0	placebo
34	0	placebo
34.55	0	placebo
35.1	0	placebo
35.55	0	placebo
36.65	0	placebo
37.35	0	placebo
37.95	0	placebo
38.7	0	placebo
39.35	0	placebo
39.95	0	placebo
40.65	0	placebo
41.3	0	placebo
41.95	0	placebo
42.65	0	placebo
43.4	0	placebo
43.95	0	placebo
44.65	0	placebo
45.35	0	placebo
45.9	0	placebo
46.75	0	placebo
47.35	0	placebo
49.65	0	placebo
51.25	0	placebo
52.9	0	placebo
54.45	0	placebo
56	0	placebo
57.65	0	placebo
59.25	0	placebo
62.2	0	placebo
63.65	0	placebo
65.05	0	placebo
66.45	0	placebo
67.85	0	placebo
69.25	0	placebo
70.7	0	placebo
74	0	placebo
78.1	0	placebo
81.05	0	placebo
84	0	placebo
84	0	placebo
0.481	1	za
0.973	1	za
1.19	1	za
1.55	1	za
1.75	1	za
1.93	1	za
2.18	1	za
4.72	1	za
5.08	1	za
5.6	1	za
5.99	1	za
6.24	1	za
6.77	1	za
7.5	1	za
8.36	1	za
8.63	1	za
8.95	1	za
9.3	1	za
9.53	1	za
10	1	za
10.4	1	za
10.7	1	za
10.9	1	za
11	1	za
11.3	1	za
11.4	1	za
12	1	za
12	1	za
12.3	1	za
12.6	1	za
12.9	1	za
13.2	1	za
13.7	1	za
13.8	1	za
14.1	1	za
14.5	1	za
15.2	1	za
15.3	1	za
15.7	1	za
15.8	1	za
15.9	1	za
16	1	za
16.2	1	za
16.5	1	za
16.8	1	za
17	1	za
17.1	1	za
17.4	1	za
17.7	1	za
18.1	1	za
18.4	1	za
18.8	1	za
19.1	1	za
19.4	1	za
19.6	1	za
19.9	1	za
20.1	1	za
20.5	1	za
20.9	1	za
21.2	1	za
21.5	1	za
21.8	1	za
21.9	1	za
22	1	za
22.1	1	za
22.2	1	za
22.4	1	za
22.7	1	za
23.3	1	za
24	1	za
24.1	1	za
24.4	1	za
24.9	1	za
25.8	1	za
26.5	1	za
27.1	1	za
27.7	1	za
27.9	1	za
29	1	za
29.3	1	za
29.7	1	za
29.8	1	za
30.5	1	za
31.6	1	za
32.4	1	za
33.2	1	za
34	1	za
34.5	1	za
35.2	1	za
35.5	1	za
35.7	1	za
36	1	za
36.2	1	za
37	1	za
38	1	za
39.1	1	za
40.4	1	za
41.2	1	za
42.1	1	za
44.4	1	za
44.4	1	za
46.7	1	za
52.6	1	za
54.5	1	za
56.7	1	za
56.7	1	za
57.8	1	za
69.5	1	za
0.064	0	za
0.192	0	za
0.3685	0	za
0.727	0	za
0.727	0	za
0.727	0	za
0.727	0	za
1.0415	0	za
1.15	0	za
1.26	0	za
1.43	0	za
1.43	0	za
1.675	0	za
1.79	0	za
1.88	0	za
2.025	0	za
2.145	0	za
2.25	0	za
2.375	0	za
2.705	0	za
2.705	0	za
2.705	0	za
2.705	0	za
3.25	0	za
3.25	0	za
3.25	0	za
3.25	0	za
3.515	0	za
3.785	0	za
3.785	0	za
3.95	0	za
4.125	0	za
4.125	0	za
4.325	0	za
4.5	0	za
4.655	0	za
4.75	0	za
4.825	0	za
5.015	0	za
5.125	0	za
5.22	0	za
5.35	0	za
5.515	0	za
5.69	0	za
5.69	0	za
5.925	0	za
6.03	0	za
6.105	0	za
6.275	0	za
6.39	0	za
6.495	0	za
6.59	0	za
6.705	0	za
6.905	0	za
7.045	0	za
7.2	0	za
7.3	0	za
7.385	0	za
7.69	0	za
7.69	0	za
7.69	0	za
8.12	0	za
8.12	0	za
8.12	0	za
8.12	0	za
8.41	0	za
8.545	0	za
8.685	0	za
8.845	0	za
8.845	0	za
9.05	0	za
9.225	0	za
9.37	0	za
9.485	0	za
9.58	0	za
9.735	0	za
9.885	0	za
9.885	0	za
10.05	0	za
10.3	0	za
10.3	0	za
10.45	0	za
10.55	0	za
10.75	0	za
10.85	0	za
10.95	0	za
11.2	0	za
11.2	0	za
11.35	0	za
11.7	0	za
11.7	0	za
11.7	0	za
11.7	0	za
12.2	0	za
12.5	0	za
12.75	0	za
12.95	0	za
13.15	0	za
13.55	0	za
13.55	0	za
13.85	0	za
14.15	0	za
14.35	0	za
14.55	0	za
15	0	za
15	0	za
15.25	0	za
15.45	0	za
15.75	0	za
15.95	0	za
16.25	0	za
16.45	0	za
16.7	0	za
16.95	0	za
17.15	0	za
17.45	0	za
17.65	0	za
17.85	0	za
18.2	0	za
18.35	0	za
18.5	0	za
18.85	0	za
19.05	0	za
19.25	0	za
19.55	0	za
19.7	0	za
20	0	za
20.25	0	za
20.45	0	za
20.75	0	za
20.95	0	za
21.15	0	za
21.45	0	za
21.65	0	za
21.85	0	za
22.15	0	za
22.35	0	za
22.6	0	za
22.85	0	za
23.1	0	za
23.1	0	za
23.65	0	za
23.65	0	za
24.45	0	za
25	0	za
25.45	0	za
25.95	0	za
26.4	0	za
26.8	0	za
27.5	0	za
27.85	0	za
28.3	0	za
28.85	0	za
29.25	0	za
29.75	0	za
30.2	0	za
30.75	0	za
31.15	0	za
31.65	0	za
32.05	0	za
32.6	0	za
32.95	0	za
33.5	0	za
34.05	0	za
34.6	0	za
35.05	0	za
35.55	0	za
36.75	0	za
37.45	0	za
38.2	0	za
38.85	0	za
39.55	0	za
40.25	0	za
41.1	0	za
41.7	0	za
42.35	0	za
42.95	0	za
43.85	0	za
44.7	0	za
45.85	0	za
45.85	0	za
47	0	za
47.55	0	za
48.7	0	za
48.7	0	za
49.95	0	za
50.6	0	za
51.35	0	za
52.2	0	za
52.85	0	za
53.35	0	za
54.05	0	za
54.75	0	za
55.4	0	za
56.25	0	za
56.95	0	za
57.5	0	za
58.05	0	za
58.65	0	za
59.35	0	za
61.05	0	za
62.15	0	za
63.25	0	za
64.35	0	za
65.45	0	za
66.55	0	za
67.65	0	za
68.75	0	za
69.85	0	za
70.95	0	za
73.95	0	za
75.95	0	za
77.95	0	za
79.95	0	za
81.95	0	za
