## Supplementary data files for "Cancer patient survival can be accurately parameterized, revealing time-dependent therapeutic effects and doubling the precision of small trials": CBCSG006_2A.csv

Time	Event	Arm
0.727	1	cis_gemcitabine
1.07	1	cis_gemcitabine
1.41	1	cis_gemcitabine
1.5	1	cis_gemcitabine
1.54	1	cis_gemcitabine
1.54	1	cis_gemcitabine
1.71	1	cis_gemcitabine
1.72	1	cis_gemcitabine
2	1	cis_gemcitabine
2.16	1	cis_gemcitabine
2.26	1	cis_gemcitabine
2.29	1	cis_gemcitabine
2.83	1	cis_gemcitabine
3.01	1	cis_gemcitabine
3.03	1	cis_gemcitabine
3.06	1	cis_gemcitabine
3.12	1	cis_gemcitabine
3.19	1	cis_gemcitabine
3.26	1	cis_gemcitabine
3.4	1	cis_gemcitabine
3.52	1	cis_gemcitabine
3.54	1	cis_gemcitabine
3.57	1	cis_gemcitabine
3.97	1	cis_gemcitabine
4.21	1	cis_gemcitabine
4.28	1	cis_gemcitabine
4.33	1	cis_gemcitabine
4.47	1	cis_gemcitabine
4.57	1	cis_gemcitabine
4.69	1	cis_gemcitabine
4.79	1	cis_gemcitabine
4.81	1	cis_gemcitabine
4.88	1	cis_gemcitabine
5.19	1	cis_gemcitabine
5.21	1	cis_gemcitabine
5.24	1	cis_gemcitabine
5.52	1	cis_gemcitabine
5.52	1	cis_gemcitabine
5.55	1	cis_gemcitabine
5.61	1	cis_gemcitabine
5.72	1	cis_gemcitabine
5.91	1	cis_gemcitabine
6.05	1	cis_gemcitabine
6.29	1	cis_gemcitabine
6.41	1	cis_gemcitabine
6.55	1	cis_gemcitabine
6.61	1	cis_gemcitabine
6.65	1	cis_gemcitabine
6.65	1	cis_gemcitabine
6.7	1	cis_gemcitabine
6.71	1	cis_gemcitabine
6.98	1	cis_gemcitabine
7.03	1	cis_gemcitabine
7.15	1	cis_gemcitabine
7.53	1	cis_gemcitabine
7.57	1	cis_gemcitabine
7.74	1	cis_gemcitabine
7.99	1	cis_gemcitabine
8.03	1	cis_gemcitabine
8.04	1	cis_gemcitabine
8.12	1	cis_gemcitabine
8.2	1	cis_gemcitabine
8.69	1	cis_gemcitabine
8.72	1	cis_gemcitabine
8.73	1	cis_gemcitabine
8.76	1	cis_gemcitabine
8.89	1	cis_gemcitabine
8.92	1	cis_gemcitabine
9.36	1	cis_gemcitabine
9.56	1	cis_gemcitabine
9.65	1	cis_gemcitabine
9.66	1	cis_gemcitabine
9.7	1	cis_gemcitabine
9.75	1	cis_gemcitabine
10.3	1	cis_gemcitabine
10.5	1	cis_gemcitabine
10.7	1	cis_gemcitabine
10.7	1	cis_gemcitabine
10.8	1	cis_gemcitabine
11.1	1	cis_gemcitabine
11.3	1	cis_gemcitabine
11.6	1	cis_gemcitabine
11.8	1	cis_gemcitabine
11.8	1	cis_gemcitabine
11.9	1	cis_gemcitabine
12	1	cis_gemcitabine
12.4	1	cis_gemcitabine
12.6	1	cis_gemcitabine
13.4	1	cis_gemcitabine
13.5	1	cis_gemcitabine
15.1	1	cis_gemcitabine
16.1	1	cis_gemcitabine
18	1	cis_gemcitabine
18.6	1	cis_gemcitabine
22.8	1	cis_gemcitabine
0.7505	0	cis_gemcitabine
1.48	0	cis_gemcitabine
2.25	0	cis_gemcitabine
4.01	0	cis_gemcitabine
5.01	0	cis_gemcitabine
6.775	0	cis_gemcitabine
7.505	0	cis_gemcitabine
8.255	0	cis_gemcitabine
9.43	0	cis_gemcitabine
9.76	0	cis_gemcitabine
10.15	0	cis_gemcitabine
10.55	0	cis_gemcitabine
10.85	0	cis_gemcitabine
11.25	0	cis_gemcitabine
11.65	0	cis_gemcitabine
12.95	0	cis_gemcitabine
13.95	0	cis_gemcitabine
15.75	0	cis_gemcitabine
16.45	0	cis_gemcitabine
17.25	0	cis_gemcitabine
19.45	0	cis_gemcitabine
28.45	0	cis_gemcitabine
30.35	0	cis_gemcitabine
1.25	1	paclitaxel_gemcitabine
1.3	1	paclitaxel_gemcitabine
1.35	1	paclitaxel_gemcitabine
1.42	1	paclitaxel_gemcitabine
1.45	1	paclitaxel_gemcitabine
1.49	1	paclitaxel_gemcitabine
1.59	1	paclitaxel_gemcitabine
1.61	1	paclitaxel_gemcitabine
1.67	1	paclitaxel_gemcitabine
1.71	1	paclitaxel_gemcitabine
1.73	1	paclitaxel_gemcitabine
1.75	1	paclitaxel_gemcitabine
1.99	1	paclitaxel_gemcitabine
2.04	1	paclitaxel_gemcitabine
2.04	1	paclitaxel_gemcitabine
2.13	1	paclitaxel_gemcitabine
2.36	1	paclitaxel_gemcitabine
2.49	1	paclitaxel_gemcitabine
2.64	1	paclitaxel_gemcitabine
2.73	1	paclitaxel_gemcitabine
2.95	1	paclitaxel_gemcitabine
2.98	1	paclitaxel_gemcitabine
3.06	1	paclitaxel_gemcitabine
3.06	1	paclitaxel_gemcitabine
3.29	1	paclitaxel_gemcitabine
3.35	1	paclitaxel_gemcitabine
3.38	1	paclitaxel_gemcitabine
3.44	1	paclitaxel_gemcitabine
3.54	1	paclitaxel_gemcitabine
3.54	1	paclitaxel_gemcitabine
3.59	1	paclitaxel_gemcitabine
3.97	1	paclitaxel_gemcitabine
4.25	1	paclitaxel_gemcitabine
4.32	1	paclitaxel_gemcitabine
4.36	1	paclitaxel_gemcitabine
4.43	1	paclitaxel_gemcitabine
4.51	1	paclitaxel_gemcitabine
4.64	1	paclitaxel_gemcitabine
4.68	1	paclitaxel_gemcitabine
4.81	1	paclitaxel_gemcitabine
4.88	1	paclitaxel_gemcitabine
5.14	1	paclitaxel_gemcitabine
5.38	1	paclitaxel_gemcitabine
5.43	1	paclitaxel_gemcitabine
5.59	1	paclitaxel_gemcitabine
5.65	1	paclitaxel_gemcitabine
5.69	1	paclitaxel_gemcitabine
5.71	1	paclitaxel_gemcitabine
5.71	1	paclitaxel_gemcitabine
5.87	1	paclitaxel_gemcitabine
5.95	1	paclitaxel_gemcitabine
5.98	1	paclitaxel_gemcitabine
6.09	1	paclitaxel_gemcitabine
6.14	1	paclitaxel_gemcitabine
6.14	1	paclitaxel_gemcitabine
6.48	1	paclitaxel_gemcitabine
6.5	1	paclitaxel_gemcitabine
6.52	1	paclitaxel_gemcitabine
6.6	1	paclitaxel_gemcitabine
6.64	1	paclitaxel_gemcitabine
6.69	1	paclitaxel_gemcitabine
6.95	1	paclitaxel_gemcitabine
7.02	1	paclitaxel_gemcitabine
7.05	1	paclitaxel_gemcitabine
7.12	1	paclitaxel_gemcitabine
7.14	1	paclitaxel_gemcitabine
7.36	1	paclitaxel_gemcitabine
7.55	1	paclitaxel_gemcitabine
7.88	1	paclitaxel_gemcitabine
7.96	1	paclitaxel_gemcitabine
8	1	paclitaxel_gemcitabine
8.1	1	paclitaxel_gemcitabine
8.16	1	paclitaxel_gemcitabine
8.18	1	paclitaxel_gemcitabine
8.56	1	paclitaxel_gemcitabine
8.65	1	paclitaxel_gemcitabine
8.69	1	paclitaxel_gemcitabine
8.72	1	paclitaxel_gemcitabine
8.76	1	paclitaxel_gemcitabine
8.81	1	paclitaxel_gemcitabine
8.85	1	paclitaxel_gemcitabine
8.96	1	paclitaxel_gemcitabine
9	1	paclitaxel_gemcitabine
9.1	1	paclitaxel_gemcitabine
9.15	1	paclitaxel_gemcitabine
9.99	1	paclitaxel_gemcitabine
10.1	1	paclitaxel_gemcitabine
10.7	1	paclitaxel_gemcitabine
10.8	1	paclitaxel_gemcitabine
11.1	1	paclitaxel_gemcitabine
11.3	1	paclitaxel_gemcitabine
11.4	1	paclitaxel_gemcitabine
11.5	1	paclitaxel_gemcitabine
11.8	1	paclitaxel_gemcitabine
12.9	1	paclitaxel_gemcitabine
13.4	1	paclitaxel_gemcitabine
13.8	1	paclitaxel_gemcitabine
13.9	1	paclitaxel_gemcitabine
15.5	1	paclitaxel_gemcitabine
18.9	1	paclitaxel_gemcitabine
0.765	0	paclitaxel_gemcitabine
1.51	0	paclitaxel_gemcitabine
2.27	0	paclitaxel_gemcitabine
3.415	0	paclitaxel_gemcitabine
3.77	0	paclitaxel_gemcitabine
4.13	0	paclitaxel_gemcitabine
4.505	0	paclitaxel_gemcitabine
4.89	0	paclitaxel_gemcitabine
5.25	0	paclitaxel_gemcitabine
5.635	0	paclitaxel_gemcitabine
6.745	0	paclitaxel_gemcitabine
7.495	0	paclitaxel_gemcitabine
8.25	0	paclitaxel_gemcitabine
10.45	0	paclitaxel_gemcitabine
12.95	0	paclitaxel_gemcitabine
13.95	0	paclitaxel_gemcitabine
19.45	0	paclitaxel_gemcitabine
28.45	0	paclitaxel_gemcitabine
