## Supplementary data files for "Cancer patient survival can be accurately parameterized, revealing time-dependent therapeutic effects and doubling the precision of small trials": CBCSG006_2B.csv

Time	Event	Arm
1.74	1	cis_gemcitabine
2.36	1	cis_gemcitabine
4.27	1	cis_gemcitabine
4.72	1	cis_gemcitabine
5.24	1	cis_gemcitabine
5.24	1	cis_gemcitabine
5.32	1	cis_gemcitabine
5.42	1	cis_gemcitabine
5.46	1	cis_gemcitabine
5.92	1	cis_gemcitabine
5.99	1	cis_gemcitabine
5.99	1	cis_gemcitabine
7.18	1	cis_gemcitabine
7.58	1	cis_gemcitabine
7.74	1	cis_gemcitabine
7.82	1	cis_gemcitabine
8.01	1	cis_gemcitabine
8.19	1	cis_gemcitabine
8.47	1	cis_gemcitabine
8.77	1	cis_gemcitabine
9.32	1	cis_gemcitabine
9.44	1	cis_gemcitabine
9.68	1	cis_gemcitabine
9.85	1	cis_gemcitabine
10.3	1	cis_gemcitabine
10.8	1	cis_gemcitabine
10.9	1	cis_gemcitabine
11.5	1	cis_gemcitabine
12.9	1	cis_gemcitabine
13.8	1	cis_gemcitabine
13.9	1	cis_gemcitabine
14.1	1	cis_gemcitabine
14.3	1	cis_gemcitabine
14.4	1	cis_gemcitabine
14.6	1	cis_gemcitabine
15.5	1	cis_gemcitabine
17.5	1	cis_gemcitabine
18.1	1	cis_gemcitabine
18.6	1	cis_gemcitabine
19.5	1	cis_gemcitabine
22.4	1	cis_gemcitabine
22.5	1	cis_gemcitabine
23.3	1	cis_gemcitabine
24.3	1	cis_gemcitabine
26.7	1	cis_gemcitabine
28	1	cis_gemcitabine
28.5	1	cis_gemcitabine
31.3	1	cis_gemcitabine
3.375	0	cis_gemcitabine
3.76	0	cis_gemcitabine
4.14	0	cis_gemcitabine
4.5	0	cis_gemcitabine
4.88	0	cis_gemcitabine
5.255	0	cis_gemcitabine
5.64	0	cis_gemcitabine
6.43	0	cis_gemcitabine
6.855	0	cis_gemcitabine
7.265	0	cis_gemcitabine
7.685	0	cis_gemcitabine
8.155	0	cis_gemcitabine
8.535	0	cis_gemcitabine
9.17	0	cis_gemcitabine
9.335	0	cis_gemcitabine
9.5	0	cis_gemcitabine
9.655	0	cis_gemcitabine
9.82	0	cis_gemcitabine
10.05	0	cis_gemcitabine
10.15	0	cis_gemcitabine
10.35	0	cis_gemcitabine
10.55	0	cis_gemcitabine
10.65	0	cis_gemcitabine
10.85	0	cis_gemcitabine
11.05	0	cis_gemcitabine
11.15	0	cis_gemcitabine
11.35	0	cis_gemcitabine
11.55	0	cis_gemcitabine
11.65	0	cis_gemcitabine
11.85	0	cis_gemcitabine
12.25	0	cis_gemcitabine
12.55	0	cis_gemcitabine
12.85	0	cis_gemcitabine
13.05	0	cis_gemcitabine
13.35	0	cis_gemcitabine
13.65	0	cis_gemcitabine
13.95	0	cis_gemcitabine
14.15	0	cis_gemcitabine
14.45	0	cis_gemcitabine
14.75	0	cis_gemcitabine
15.35	0	cis_gemcitabine
15.65	0	cis_gemcitabine
15.95	0	cis_gemcitabine
16.35	0	cis_gemcitabine
16.65	0	cis_gemcitabine
16.95	0	cis_gemcitabine
17.35	0	cis_gemcitabine
17.65	0	cis_gemcitabine
18.35	0	cis_gemcitabine
18.65	0	cis_gemcitabine
18.95	0	cis_gemcitabine
19.35	0	cis_gemcitabine
19.65	0	cis_gemcitabine
19.95	0	cis_gemcitabine
20.35	0	cis_gemcitabine
20.65	0	cis_gemcitabine
21.55	0	cis_gemcitabine
22.15	0	cis_gemcitabine
22.75	0	cis_gemcitabine
23.35	0	cis_gemcitabine
24.95	0	cis_gemcitabine
25.95	0	cis_gemcitabine
27.75	0	cis_gemcitabine
28.45	0	cis_gemcitabine
29.25	0	cis_gemcitabine
30.75	0	cis_gemcitabine
31.45	0	cis_gemcitabine
32.25	0	cis_gemcitabine
33.25	0	cis_gemcitabine
33.55	0	cis_gemcitabine
2	1	paclitaxel_gemcitabine
2.29	1	paclitaxel_gemcitabine
3.17	1	paclitaxel_gemcitabine
3.86	1	paclitaxel_gemcitabine
4.01	1	paclitaxel_gemcitabine
4.46	1	paclitaxel_gemcitabine
5.22	1	paclitaxel_gemcitabine
5.92	1	paclitaxel_gemcitabine
6.11	1	paclitaxel_gemcitabine
6.65	1	paclitaxel_gemcitabine
7.11	1	paclitaxel_gemcitabine
7.25	1	paclitaxel_gemcitabine
7.63	1	paclitaxel_gemcitabine
8.01	1	paclitaxel_gemcitabine
8.05	1	paclitaxel_gemcitabine
8.11	1	paclitaxel_gemcitabine
8.37	1	paclitaxel_gemcitabine
8.68	1	paclitaxel_gemcitabine
8.8	1	paclitaxel_gemcitabine
8.86	1	paclitaxel_gemcitabine
9.04	1	paclitaxel_gemcitabine
9.19	1	paclitaxel_gemcitabine
9.19	1	paclitaxel_gemcitabine
9.52	1	paclitaxel_gemcitabine
9.7	1	paclitaxel_gemcitabine
10.3	1	paclitaxel_gemcitabine
11	1	paclitaxel_gemcitabine
11.1	1	paclitaxel_gemcitabine
11.8	1	paclitaxel_gemcitabine
11.9	1	paclitaxel_gemcitabine
12.1	1	paclitaxel_gemcitabine
12.6	1	paclitaxel_gemcitabine
14.1	1	paclitaxel_gemcitabine
14.5	1	paclitaxel_gemcitabine
14.8	1	paclitaxel_gemcitabine
15.3	1	paclitaxel_gemcitabine
16.7	1	paclitaxel_gemcitabine
16.9	1	paclitaxel_gemcitabine
17.1	1	paclitaxel_gemcitabine
17.5	1	paclitaxel_gemcitabine
18.3	1	paclitaxel_gemcitabine
18.6	1	paclitaxel_gemcitabine
19.2	1	paclitaxel_gemcitabine
20.7	1	paclitaxel_gemcitabine
25.2	1	paclitaxel_gemcitabine
25.5	1	paclitaxel_gemcitabine
29.5	1	paclitaxel_gemcitabine
33.3	1	paclitaxel_gemcitabine
1.515	0	paclitaxel_gemcitabine
3.28	0	paclitaxel_gemcitabine
3.545	0	paclitaxel_gemcitabine
3.815	0	paclitaxel_gemcitabine
4.115	0	paclitaxel_gemcitabine
4.38	0	paclitaxel_gemcitabine
4.64	0	paclitaxel_gemcitabine
4.925	0	paclitaxel_gemcitabine
5.175	0	paclitaxel_gemcitabine
5.475	0	paclitaxel_gemcitabine
5.74	0	paclitaxel_gemcitabine
6.26	0	paclitaxel_gemcitabine
6.5	0	paclitaxel_gemcitabine
6.76	0	paclitaxel_gemcitabine
7	0	paclitaxel_gemcitabine
7.26	0	paclitaxel_gemcitabine
7.5	0	paclitaxel_gemcitabine
7.765	0	paclitaxel_gemcitabine
7.99	0	paclitaxel_gemcitabine
8.26	0	paclitaxel_gemcitabine
8.5	0	paclitaxel_gemcitabine
8.775	0	paclitaxel_gemcitabine
9.32	0	paclitaxel_gemcitabine
9.605	0	paclitaxel_gemcitabine
9.905	0	paclitaxel_gemcitabine
10.25	0	paclitaxel_gemcitabine
10.55	0	paclitaxel_gemcitabine
10.85	0	paclitaxel_gemcitabine
11.15	0	paclitaxel_gemcitabine
11.45	0	paclitaxel_gemcitabine
11.75	0	paclitaxel_gemcitabine
12.25	0	paclitaxel_gemcitabine
12.55	0	paclitaxel_gemcitabine
12.85	0	paclitaxel_gemcitabine
13.05	0	paclitaxel_gemcitabine
13.35	0	paclitaxel_gemcitabine
13.65	0	paclitaxel_gemcitabine
13.95	0	paclitaxel_gemcitabine
14.15	0	paclitaxel_gemcitabine
14.45	0	paclitaxel_gemcitabine
14.75	0	paclitaxel_gemcitabine
15.25	0	paclitaxel_gemcitabine
15.55	0	paclitaxel_gemcitabine
15.85	0	paclitaxel_gemcitabine
16.05	0	paclitaxel_gemcitabine
16.35	0	paclitaxel_gemcitabine
16.65	0	paclitaxel_gemcitabine
16.95	0	paclitaxel_gemcitabine
17.15	0	paclitaxel_gemcitabine
17.45	0	paclitaxel_gemcitabine
17.75	0	paclitaxel_gemcitabine
18.35	0	paclitaxel_gemcitabine
18.65	0	paclitaxel_gemcitabine
18.95	0	paclitaxel_gemcitabine
19.35	0	paclitaxel_gemcitabine
19.65	0	paclitaxel_gemcitabine
19.95	0	paclitaxel_gemcitabine
20.35	0	paclitaxel_gemcitabine
20.55	0	paclitaxel_gemcitabine
21.95	0	paclitaxel_gemcitabine
22.95	0	paclitaxel_gemcitabine
24.95	0	paclitaxel_gemcitabine
25.95	0	paclitaxel_gemcitabine
27.55	0	paclitaxel_gemcitabine
28.15	0	paclitaxel_gemcitabine
28.75	0	paclitaxel_gemcitabine
29.35	0	paclitaxel_gemcitabine
31	0	paclitaxel_gemcitabine
31.95	0	paclitaxel_gemcitabine
34.15	0	paclitaxel_gemcitabine
