## Supplementary data files for "Cancer patient survival can be accurately parameterized, revealing time-dependent therapeutic effects and doubling the precision of small trials": CEREBEL_2A.csv

Time	Event	Arm
0.633	1	lapatinib_cape
0.713	1	lapatinib_cape
0.787	1	lapatinib_cape
0.888	1	lapatinib_cape
1.55	1	lapatinib_cape
1.69	1	lapatinib_cape
1.77	1	lapatinib_cape
1.82	1	lapatinib_cape
1.88	1	lapatinib_cape
1.94	1	lapatinib_cape
2	1	lapatinib_cape
2.09	1	lapatinib_cape
2.22	1	lapatinib_cape
2.32	1	lapatinib_cape
2.37	1	lapatinib_cape
2.42	1	lapatinib_cape
2.44	1	lapatinib_cape
2.5	1	lapatinib_cape
2.56	1	lapatinib_cape
2.6	1	lapatinib_cape
2.63	1	lapatinib_cape
2.65	1	lapatinib_cape
2.67	1	lapatinib_cape
2.68	1	lapatinib_cape
2.69	1	lapatinib_cape
2.69	1	lapatinib_cape
2.69	1	lapatinib_cape
2.69	1	lapatinib_cape
2.7	1	lapatinib_cape
2.7	1	lapatinib_cape
2.71	1	lapatinib_cape
2.72	1	lapatinib_cape
2.74	1	lapatinib_cape
2.76	1	lapatinib_cape
2.76	1	lapatinib_cape
2.77	1	lapatinib_cape
2.78	1	lapatinib_cape
2.81	1	lapatinib_cape
2.82	1	lapatinib_cape
2.83	1	lapatinib_cape
2.83	1	lapatinib_cape
2.84	1	lapatinib_cape
2.85	1	lapatinib_cape
2.86	1	lapatinib_cape
2.86	1	lapatinib_cape
2.86	1	lapatinib_cape
2.87	1	lapatinib_cape
2.87	1	lapatinib_cape
2.88	1	lapatinib_cape
2.9	1	lapatinib_cape
2.95	1	lapatinib_cape
3	1	lapatinib_cape
3.03	1	lapatinib_cape
3.04	1	lapatinib_cape
3.06	1	lapatinib_cape
3.07	1	lapatinib_cape
3.09	1	lapatinib_cape
3.13	1	lapatinib_cape
3.18	1	lapatinib_cape
3.3	1	lapatinib_cape
3.98	1	lapatinib_cape
4.06	1	lapatinib_cape
4.13	1	lapatinib_cape
4.21	1	lapatinib_cape
4.56	1	lapatinib_cape
4.67	1	lapatinib_cape
4.76	1	lapatinib_cape
5.03	1	lapatinib_cape
5.3	1	lapatinib_cape
5.4	1	lapatinib_cape
5.42	1	lapatinib_cape
5.44	1	lapatinib_cape
5.46	1	lapatinib_cape
5.48	1	lapatinib_cape
5.5	1	lapatinib_cape
5.53	1	lapatinib_cape
5.54	1	lapatinib_cape
5.55	1	lapatinib_cape
5.56	1	lapatinib_cape
5.58	1	lapatinib_cape
5.59	1	lapatinib_cape
5.6	1	lapatinib_cape
5.61	1	lapatinib_cape
5.61	1	lapatinib_cape
5.61	1	lapatinib_cape
5.62	1	lapatinib_cape
5.62	1	lapatinib_cape
5.62	1	lapatinib_cape
5.62	1	lapatinib_cape
5.64	1	lapatinib_cape
5.65	1	lapatinib_cape
5.65	1	lapatinib_cape
5.66	1	lapatinib_cape
5.67	1	lapatinib_cape
5.71	1	lapatinib_cape
5.73	1	lapatinib_cape
5.76	1	lapatinib_cape
5.78	1	lapatinib_cape
5.81	1	lapatinib_cape
5.84	1	lapatinib_cape
5.9	1	lapatinib_cape
5.96	1	lapatinib_cape
6.04	1	lapatinib_cape
6.2	1	lapatinib_cape
6.3	1	lapatinib_cape
6.33	1	lapatinib_cape
6.35	1	lapatinib_cape
6.37	1	lapatinib_cape
6.42	1	lapatinib_cape
6.55	1	lapatinib_cape
6.65	1	lapatinib_cape
6.69	1	lapatinib_cape
6.76	1	lapatinib_cape
6.88	1	lapatinib_cape
7.08	1	lapatinib_cape
7.25	1	lapatinib_cape
7.41	1	lapatinib_cape
7.48	1	lapatinib_cape
7.59	1	lapatinib_cape
7.87	1	lapatinib_cape
8.05	1	lapatinib_cape
8.15	1	lapatinib_cape
8.16	1	lapatinib_cape
8.17	1	lapatinib_cape
8.17	1	lapatinib_cape
8.18	1	lapatinib_cape
8.2	1	lapatinib_cape
8.28	1	lapatinib_cape
8.35	1	lapatinib_cape
8.37	1	lapatinib_cape
8.38	1	lapatinib_cape
8.41	1	lapatinib_cape
8.45	1	lapatinib_cape
8.47	1	lapatinib_cape
8.49	1	lapatinib_cape
8.52	1	lapatinib_cape
8.56	1	lapatinib_cape
8.59	1	lapatinib_cape
8.62	1	lapatinib_cape
8.67	1	lapatinib_cape
8.78	1	lapatinib_cape
8.85	1	lapatinib_cape
8.93	1	lapatinib_cape
9.07	1	lapatinib_cape
10.4	1	lapatinib_cape
10.9	1	lapatinib_cape
11	1	lapatinib_cape
11.1	1	lapatinib_cape
11.2	1	lapatinib_cape
11.3	1	lapatinib_cape
11.3	1	lapatinib_cape
11.4	1	lapatinib_cape
11.5	1	lapatinib_cape
12	1	lapatinib_cape
12.4	1	lapatinib_cape
12.5	1	lapatinib_cape
12.6	1	lapatinib_cape
13.5	1	lapatinib_cape
13.6	1	lapatinib_cape
13.7	1	lapatinib_cape
13.8	1	lapatinib_cape
13.9	1	lapatinib_cape
14	1	lapatinib_cape
14.9	1	lapatinib_cape
15.1	1	lapatinib_cape
15.9	1	lapatinib_cape
16.7	1	lapatinib_cape
16.8	1	lapatinib_cape
17.5	1	lapatinib_cape
19.2	1	lapatinib_cape
19.5	1	lapatinib_cape
19.6	1	lapatinib_cape
21.9	1	lapatinib_cape
22.1	1	lapatinib_cape
25.2	1	lapatinib_cape
25.3	1	lapatinib_cape
0.1445	0	lapatinib_cape
0.1445	0	lapatinib_cape
0.1445	0	lapatinib_cape
0.3395	0	lapatinib_cape
0.4245	0	lapatinib_cape
0.519	0	lapatinib_cape
0.596	0	lapatinib_cape
0.673	0	lapatinib_cape
0.7615	0	lapatinib_cape
0.8555	0	lapatinib_cape
0.9345	0	lapatinib_cape
1.0195	0	lapatinib_cape
1.14	0	lapatinib_cape
1.195	0	lapatinib_cape
1.3	0	lapatinib_cape
1.375	0	lapatinib_cape
1.47	0	lapatinib_cape
1.58	0	lapatinib_cape
1.635	0	lapatinib_cape
1.725	0	lapatinib_cape
1.81	0	lapatinib_cape
1.89	0	lapatinib_cape
1.98	0	lapatinib_cape
2.06	0	lapatinib_cape
2.16	0	lapatinib_cape
2.245	0	lapatinib_cape
2.335	0	lapatinib_cape
2.41	0	lapatinib_cape
2.485	0	lapatinib_cape
2.59	0	lapatinib_cape
2.675	0	lapatinib_cape
2.755	0	lapatinib_cape
2.845	0	lapatinib_cape
2.93	0	lapatinib_cape
3.015	0	lapatinib_cape
3.105	0	lapatinib_cape
3.19	0	lapatinib_cape
3.285	0	lapatinib_cape
3.37	0	lapatinib_cape
3.44	0	lapatinib_cape
3.555	0	lapatinib_cape
3.62	0	lapatinib_cape
3.685	0	lapatinib_cape
3.795	0	lapatinib_cape
3.885	0	lapatinib_cape
3.97	0	lapatinib_cape
4.045	0	lapatinib_cape
4.14	0	lapatinib_cape
4.22	0	lapatinib_cape
4.315	0	lapatinib_cape
4.385	0	lapatinib_cape
4.495	0	lapatinib_cape
4.575	0	lapatinib_cape
4.64	0	lapatinib_cape
4.75	0	lapatinib_cape
4.83	0	lapatinib_cape
4.9	0	lapatinib_cape
5.215	0	lapatinib_cape
5.455	0	lapatinib_cape
5.685	0	lapatinib_cape
5.905	0	lapatinib_cape
6.125	0	lapatinib_cape
6.365	0	lapatinib_cape
6.615	0	lapatinib_cape
6.815	0	lapatinib_cape
7.045	0	lapatinib_cape
7.29	0	lapatinib_cape
7.5	0	lapatinib_cape
7.725	0	lapatinib_cape
7.94	0	lapatinib_cape
8.19	0	lapatinib_cape
8.405	0	lapatinib_cape
8.635	0	lapatinib_cape
8.865	0	lapatinib_cape
9.095	0	lapatinib_cape
9.325	0	lapatinib_cape
9.54	0	lapatinib_cape
9.77	0	lapatinib_cape
10.45	0	lapatinib_cape
10.95	0	lapatinib_cape
11.45	0	lapatinib_cape
11.95	0	lapatinib_cape
12.45	0	lapatinib_cape
12.95	0	lapatinib_cape
13.45	0	lapatinib_cape
13.95	0	lapatinib_cape
14.45	0	lapatinib_cape
21.25	0	lapatinib_cape
22.45	0	lapatinib_cape
23.75	0	lapatinib_cape
25.25	0	lapatinib_cape
25.6	0	lapatinib_cape
25.6	0	lapatinib_cape
25.6	0	lapatinib_cape
25.6	0	lapatinib_cape
1.69	1	trastuzumab_cape
1.96	1	trastuzumab_cape
2.26	1	trastuzumab_cape
2.46	1	trastuzumab_cape
2.52	1	trastuzumab_cape
2.61	1	trastuzumab_cape
2.64	1	trastuzumab_cape
2.66	1	trastuzumab_cape
2.67	1	trastuzumab_cape
2.68	1	trastuzumab_cape
2.7	1	trastuzumab_cape
2.72	1	trastuzumab_cape
2.74	1	trastuzumab_cape
2.76	1	trastuzumab_cape
2.79	1	trastuzumab_cape
2.86	1	trastuzumab_cape
2.86	1	trastuzumab_cape
2.86	1	trastuzumab_cape
2.86	1	trastuzumab_cape
2.86	1	trastuzumab_cape
2.86	1	trastuzumab_cape
2.86	1	trastuzumab_cape
2.96	1	trastuzumab_cape
2.96	1	trastuzumab_cape
2.96	1	trastuzumab_cape
2.96	1	trastuzumab_cape
2.96	1	trastuzumab_cape
2.96	1	trastuzumab_cape
2.96	1	trastuzumab_cape
3.01	1	trastuzumab_cape
3.01	1	trastuzumab_cape
3.06	1	trastuzumab_cape
3.06	1	trastuzumab_cape
3.17	1	trastuzumab_cape
3.17	1	trastuzumab_cape
3.18	1	trastuzumab_cape
3.23	1	trastuzumab_cape
3.45	1	trastuzumab_cape
3.87	1	trastuzumab_cape
4.03	1	trastuzumab_cape
4.24	1	trastuzumab_cape
4.4	1	trastuzumab_cape
4.77	1	trastuzumab_cape
4.91	1	trastuzumab_cape
5.02	1	trastuzumab_cape
5.18	1	trastuzumab_cape
5.33	1	trastuzumab_cape
5.39	1	trastuzumab_cape
5.43	1	trastuzumab_cape
5.45	1	trastuzumab_cape
5.46	1	trastuzumab_cape
5.48	1	trastuzumab_cape
5.51	1	trastuzumab_cape
5.53	1	trastuzumab_cape
5.54	1	trastuzumab_cape
5.54	1	trastuzumab_cape
5.55	1	trastuzumab_cape
5.56	1	trastuzumab_cape
5.58	1	trastuzumab_cape
5.62	1	trastuzumab_cape
5.62	1	trastuzumab_cape
5.62	1	trastuzumab_cape
5.67	1	trastuzumab_cape
5.67	1	trastuzumab_cape
5.67	1	trastuzumab_cape
5.67	1	trastuzumab_cape
5.67	1	trastuzumab_cape
5.67	1	trastuzumab_cape
5.72	1	trastuzumab_cape
5.72	1	trastuzumab_cape
5.72	1	trastuzumab_cape
5.72	1	trastuzumab_cape
5.72	1	trastuzumab_cape
5.72	1	trastuzumab_cape
5.72	1	trastuzumab_cape
5.72	1	trastuzumab_cape
5.72	1	trastuzumab_cape
5.91	1	trastuzumab_cape
5.91	1	trastuzumab_cape
5.91	1	trastuzumab_cape
5.96	1	trastuzumab_cape
5.96	1	trastuzumab_cape
5.96	1	trastuzumab_cape
5.98	1	trastuzumab_cape
6.02	1	trastuzumab_cape
6.07	1	trastuzumab_cape
6.12	1	trastuzumab_cape
6.19	1	trastuzumab_cape
6.21	1	trastuzumab_cape
6.29	1	trastuzumab_cape
6.46	1	trastuzumab_cape
6.86	1	trastuzumab_cape
7.1	1	trastuzumab_cape
7.37	1	trastuzumab_cape
7.61	1	trastuzumab_cape
7.63	1	trastuzumab_cape
7.71	1	trastuzumab_cape
7.89	1	trastuzumab_cape
8.08	1	trastuzumab_cape
8.12	1	trastuzumab_cape
8.18	1	trastuzumab_cape
8.29	1	trastuzumab_cape
8.35	1	trastuzumab_cape
8.38	1	trastuzumab_cape
8.42	1	trastuzumab_cape
8.45	1	trastuzumab_cape
8.49	1	trastuzumab_cape
8.59	1	trastuzumab_cape
8.71	1	trastuzumab_cape
8.8	1	trastuzumab_cape
8.82	1	trastuzumab_cape
8.91	1	trastuzumab_cape
9.18	1	trastuzumab_cape
9.58	1	trastuzumab_cape
9.69	1	trastuzumab_cape
9.91	1	trastuzumab_cape
10.1	1	trastuzumab_cape
10.3	1	trastuzumab_cape
11	1	trastuzumab_cape
11.1	1	trastuzumab_cape
11.1	1	trastuzumab_cape
11.2	1	trastuzumab_cape
11.2	1	trastuzumab_cape
11.3	1	trastuzumab_cape
11.3	1	trastuzumab_cape
11.5	1	trastuzumab_cape
12.2	1	trastuzumab_cape
14	1	trastuzumab_cape
14	1	trastuzumab_cape
14.2	1	trastuzumab_cape
14.9	1	trastuzumab_cape
15.2	1	trastuzumab_cape
17.1	1	trastuzumab_cape
18.4	1	trastuzumab_cape
19.2	1	trastuzumab_cape
22.2	1	trastuzumab_cape
22.3	1	trastuzumab_cape
24.9	1	trastuzumab_cape
25	1	trastuzumab_cape
25.1	1	trastuzumab_cape
25.2	1	trastuzumab_cape
25.3	1	trastuzumab_cape
25.3	1	trastuzumab_cape
27.4	1	trastuzumab_cape
27.4	1	trastuzumab_cape
27.5	1	trastuzumab_cape
27.6	1	trastuzumab_cape
0.17325	0	trastuzumab_cape
0.17325	0	trastuzumab_cape
0.17325	0	trastuzumab_cape
0.17325	0	trastuzumab_cape
0.47	0	trastuzumab_cape
0.47	0	trastuzumab_cape
0.47	0	trastuzumab_cape
0.47	0	trastuzumab_cape
0.47	0	trastuzumab_cape
0.7665	0	trastuzumab_cape
0.7665	0	trastuzumab_cape
0.7665	0	trastuzumab_cape
0.975	0	trastuzumab_cape
0.975	0	trastuzumab_cape
0.975	0	trastuzumab_cape
1.12	0	trastuzumab_cape
1.21	0	trastuzumab_cape
1.21	0	trastuzumab_cape
1.32	0	trastuzumab_cape
1.42	0	trastuzumab_cape
1.46	0	trastuzumab_cape
1.53	0	trastuzumab_cape
1.615	0	trastuzumab_cape
1.675	0	trastuzumab_cape
1.75	0	trastuzumab_cape
1.825	0	trastuzumab_cape
1.865	0	trastuzumab_cape
1.94	0	trastuzumab_cape
2.01	0	trastuzumab_cape
2.095	0	trastuzumab_cape
2.17	0	trastuzumab_cape
2.235	0	trastuzumab_cape
2.29	0	trastuzumab_cape
2.36	0	trastuzumab_cape
2.435	0	trastuzumab_cape
2.5	0	trastuzumab_cape
2.575	0	trastuzumab_cape
2.645	0	trastuzumab_cape
2.715	0	trastuzumab_cape
2.785	0	trastuzumab_cape
2.83	0	trastuzumab_cape
2.91	0	trastuzumab_cape
2.985	0	trastuzumab_cape
3.115	0	trastuzumab_cape
3.115	0	trastuzumab_cape
3.2	0	trastuzumab_cape
3.28	0	trastuzumab_cape
3.345	0	trastuzumab_cape
3.415	0	trastuzumab_cape
3.475	0	trastuzumab_cape
3.535	0	trastuzumab_cape
3.615	0	trastuzumab_cape
3.685	0	trastuzumab_cape
3.745	0	trastuzumab_cape
3.845	0	trastuzumab_cape
3.895	0	trastuzumab_cape
3.965	0	trastuzumab_cape
4.04	0	trastuzumab_cape
4.11	0	trastuzumab_cape
4.165	0	trastuzumab_cape
4.26	0	trastuzumab_cape
4.3	0	trastuzumab_cape
4.39	0	trastuzumab_cape
4.46	0	trastuzumab_cape
4.53	0	trastuzumab_cape
4.575	0	trastuzumab_cape
4.65	0	trastuzumab_cape
4.735	0	trastuzumab_cape
4.82	0	trastuzumab_cape
4.88	0	trastuzumab_cape
4.94	0	trastuzumab_cape
5.19	0	trastuzumab_cape
5.37	0	trastuzumab_cape
5.565	0	trastuzumab_cape
5.795	0	trastuzumab_cape
5.935	0	trastuzumab_cape
6.115	0	trastuzumab_cape
6.305	0	trastuzumab_cape
6.485	0	trastuzumab_cape
6.685	0	trastuzumab_cape
6.84	0	trastuzumab_cape
7.035	0	trastuzumab_cape
7.215	0	trastuzumab_cape
7.395	0	trastuzumab_cape
7.59	0	trastuzumab_cape
7.755	0	trastuzumab_cape
7.975	0	trastuzumab_cape
8.165	0	trastuzumab_cape
8.335	0	trastuzumab_cape
8.52	0	trastuzumab_cape
8.705	0	trastuzumab_cape
8.9	0	trastuzumab_cape
9.08	0	trastuzumab_cape
9.28	0	trastuzumab_cape
9.445	0	trastuzumab_cape
9.63	0	trastuzumab_cape
9.81	0	trastuzumab_cape
10.35	0	trastuzumab_cape
10.65	0	trastuzumab_cape
10.95	0	trastuzumab_cape
11.25	0	trastuzumab_cape
11.55	0	trastuzumab_cape
11.85	0	trastuzumab_cape
12.15	0	trastuzumab_cape
12.45	0	trastuzumab_cape
12.85	0	trastuzumab_cape
13.15	0	trastuzumab_cape
13.45	0	trastuzumab_cape
13.75	0	trastuzumab_cape
14.05	0	trastuzumab_cape
14.35	0	trastuzumab_cape
14.65	0	trastuzumab_cape
20.95	0	trastuzumab_cape
21.95	0	trastuzumab_cape
22.95	0	trastuzumab_cape
23.95	0	trastuzumab_cape
28.4	0	trastuzumab_cape
28.4	0	trastuzumab_cape
28.4	0	trastuzumab_cape
28.4	0	trastuzumab_cape
28.4	0	trastuzumab_cape
28.4	0	trastuzumab_cape
