## Supplementary data files for "Cancer patient survival can be accurately parameterized, revealing time-dependent therapeutic effects and doubling the precision of small trials": Checkmate017_1.csv

Time	Event	Arm
0.296	1	nivolumab
0.46	1	nivolumab
0.46	1	nivolumab
0.591	1	nivolumab
0.751	1	nivolumab
0.971	1	nivolumab
1.29	1	nivolumab
1.37	1	nivolumab
1.67	1	nivolumab
1.76	1	nivolumab
1.77	1	nivolumab
2.02	1	nivolumab
2.41	1	nivolumab
2.49	1	nivolumab
2.59	1	nivolumab
2.6	1	nivolumab
2.6	1	nivolumab
2.65	1	nivolumab
2.7	1	nivolumab
2.71	1	nivolumab
2.77	1	nivolumab
2.78	1	nivolumab
3.17	1	nivolumab
3.21	1	nivolumab
3.23	1	nivolumab
3.29	1	nivolumab
3.54	1	nivolumab
3.67	1	nivolumab
3.73	1	nivolumab
4.21	1	nivolumab
4.22	1	nivolumab
4.36	1	nivolumab
4.65	1	nivolumab
4.67	1	nivolumab
4.67	1	nivolumab
4.79	1	nivolumab
4.81	1	nivolumab
4.9	1	nivolumab
4.98	1	nivolumab
4.99	1	nivolumab
5.01	1	nivolumab
5.14	1	nivolumab
5.27	1	nivolumab
5.39	1	nivolumab
5.42	1	nivolumab
5.47	1	nivolumab
5.5	1	nivolumab
5.68	1	nivolumab
5.83	1	nivolumab
6.36	1	nivolumab
6.72	1	nivolumab
6.75	1	nivolumab
7.1	1	nivolumab
7.28	1	nivolumab
7.3	1	nivolumab
7.35	1	nivolumab
7.49	1	nivolumab
7.5	1	nivolumab
7.59	1	nivolumab
7.66	1	nivolumab
8.23	1	nivolumab
8.43	1	nivolumab
8.48	1	nivolumab
8.56	1	nivolumab
8.88	1	nivolumab
8.97	1	nivolumab
9.19	1	nivolumab
9.25	1	nivolumab
9.29	1	nivolumab
9.31	1	nivolumab
9.5	1	nivolumab
9.55	1	nivolumab
9.58	1	nivolumab
10.5	1	nivolumab
10.9	1	nivolumab
11.7	1	nivolumab
11.8	1	nivolumab
11.9	1	nivolumab
13.4	1	nivolumab
15.4	1	nivolumab
15.6	1	nivolumab
16	1	nivolumab
16.7	1	nivolumab
17.2	1	nivolumab
17.5	1	nivolumab
17.8	1	nivolumab
9.505	0	nivolumab
10.05	0	nivolumab
10.55	0	nivolumab
11.05	0	nivolumab
11.55	0	nivolumab
12.15	0	nivolumab
12.25	0	nivolumab
12.45	0	nivolumab
12.55	0	nivolumab
12.75	0	nivolumab
12.85	0	nivolumab
12.95	0	nivolumab
13.15	0	nivolumab
13.25	0	nivolumab
13.45	0	nivolumab
13.55	0	nivolumab
13.75	0	nivolumab
13.85	0	nivolumab
13.95	0	nivolumab
14.15	0	nivolumab
14.25	0	nivolumab
14.45	0	nivolumab
14.55	0	nivolumab
14.75	0	nivolumab
14.85	0	nivolumab
15.25	0	nivolumab
15.55	0	nivolumab
15.85	0	nivolumab
16.15	0	nivolumab
16.45	0	nivolumab
16.75	0	nivolumab
17.05	0	nivolumab
17.35	0	nivolumab
17.65	0	nivolumab
18.35	0	nivolumab
18.65	0	nivolumab
18.95	0	nivolumab
19.35	0	nivolumab
19.65	0	nivolumab
19.95	0	nivolumab
20.35	0	nivolumab
20.65	0	nivolumab
21.25	0	nivolumab
21.45	0	nivolumab
21.65	0	nivolumab
21.85	0	nivolumab
22.15	0	nivolumab
22.35	0	nivolumab
22.55	0	nivolumab
0.374	1	docetaxel
0.474	1	docetaxel
0.573	1	docetaxel
0.6	1	docetaxel
0.6	1	docetaxel
0.675	1	docetaxel
0.872	1	docetaxel
0.893	1	docetaxel
0.966	1	docetaxel
0.968	1	docetaxel
1.03	1	docetaxel
1.22	1	docetaxel
1.22	1	docetaxel
1.23	1	docetaxel
1.38	1	docetaxel
1.63	1	docetaxel
1.64	1	docetaxel
1.64	1	docetaxel
1.83	1	docetaxel
1.96	1	docetaxel
2.03	1	docetaxel
2.04	1	docetaxel
2.05	1	docetaxel
2.16	1	docetaxel
2.18	1	docetaxel
2.29	1	docetaxel
2.54	1	docetaxel
2.55	1	docetaxel
2.68	1	docetaxel
2.69	1	docetaxel
2.75	1	docetaxel
2.76	1	docetaxel
3.05	1	docetaxel
3.51	1	docetaxel
3.61	1	docetaxel
3.64	1	docetaxel
3.78	1	docetaxel
3.8	1	docetaxel
3.9	1	docetaxel
3.93	1	docetaxel
3.95	1	docetaxel
4.02	1	docetaxel
4.21	1	docetaxel
4.28	1	docetaxel
4.49	1	docetaxel
4.51	1	docetaxel
4.77	1	docetaxel
4.84	1	docetaxel
4.85	1	docetaxel
4.86	1	docetaxel
4.89	1	docetaxel
4.94	1	docetaxel
5.04	1	docetaxel
5.09	1	docetaxel
5.1	1	docetaxel
5.14	1	docetaxel
5.27	1	docetaxel
5.28	1	docetaxel
5.36	1	docetaxel
5.39	1	docetaxel
5.57	1	docetaxel
5.59	1	docetaxel
5.79	1	docetaxel
5.84	1	docetaxel
5.91	1	docetaxel
5.92	1	docetaxel
5.95	1	docetaxel
6.02	1	docetaxel
6.04	1	docetaxel
6.1	1	docetaxel
6.11	1	docetaxel
6.13	1	docetaxel
6.21	1	docetaxel
6.47	1	docetaxel
6.52	1	docetaxel
6.62	1	docetaxel
6.74	1	docetaxel
7.1	1	docetaxel
7.34	1	docetaxel
7.48	1	docetaxel
7.56	1	docetaxel
7.67	1	docetaxel
7.7	1	docetaxel
8.15	1	docetaxel
8.17	1	docetaxel
8.37	1	docetaxel
8.45	1	docetaxel
8.51	1	docetaxel
8.53	1	docetaxel
8.73	1	docetaxel
9.04	1	docetaxel
9.24	1	docetaxel
9.25	1	docetaxel
9.25	1	docetaxel
9.42	1	docetaxel
9.61	1	docetaxel
10	1	docetaxel
10.4	1	docetaxel
11	1	docetaxel
11.1	1	docetaxel
11.2	1	docetaxel
11.5	1	docetaxel
11.6	1	docetaxel
12.7	1	docetaxel
13.2	1	docetaxel
13.3	1	docetaxel
13.4	1	docetaxel
13.7	1	docetaxel
14.3	1	docetaxel
14.9	1	docetaxel
15.6	1	docetaxel
17.4	1	docetaxel
17.6	1	docetaxel
0.9905	0	docetaxel
2	0	docetaxel
9.99	0	docetaxel
10.95	0	docetaxel
12.25	0	docetaxel
12.55	0	docetaxel
12.85	0	docetaxel
13.15	0	docetaxel
13.45	0	docetaxel
13.75	0	docetaxel
14.05	0	docetaxel
14.35	0	docetaxel
14.65	0	docetaxel
15.55	0	docetaxel
16.15	0	docetaxel
16.75	0	docetaxel
17.35	0	docetaxel
18.45	0	docetaxel
18.95	0	docetaxel
19.45	0	docetaxel
19.95	0	docetaxel
20.45	0	docetaxel
21.85	0	docetaxel
22.75	0	docetaxel
