## Supplementary data files for "Cancer patient survival can be accurately parameterized, revealing time-dependent therapeutic effects and doubling the precision of small trials": Checkmate017_2B.csv

Time	Event	Arm
0.27	1	nivolumab
0.27	1	nivolumab
0.397	1	nivolumab
0.46	1	nivolumab
0.524	1	nivolumab
0.524	1	nivolumab
0.65	1	nivolumab
0.65	1	nivolumab
0.682	1	nivolumab
0.84	1	nivolumab
0.84	1	nivolumab
0.919	1	nivolumab
0.919	1	nivolumab
1.05	1	nivolumab
1.05	1	nivolumab
1.17	1	nivolumab
1.17	1	nivolumab
1.27	1	nivolumab
1.33	1	nivolumab
1.39	1	nivolumab
1.47	1	nivolumab
1.47	1	nivolumab
1.55	1	nivolumab
1.55	1	nivolumab
1.57	1	nivolumab
1.73	1	nivolumab
1.92	1	nivolumab
1.96	1	nivolumab
1.96	1	nivolumab
1.96	1	nivolumab
1.96	1	nivolumab
2.07	1	nivolumab
2.07	1	nivolumab
2.07	1	nivolumab
2.07	1	nivolumab
2.07	1	nivolumab
2.07	1	nivolumab
2.07	1	nivolumab
2.07	1	nivolumab
2.07	1	nivolumab
2.07	1	nivolumab
2.14	1	nivolumab
2.14	1	nivolumab
2.18	1	nivolumab
2.18	1	nivolumab
2.18	1	nivolumab
2.18	1	nivolumab
2.18	1	nivolumab
2.21	1	nivolumab
2.21	1	nivolumab
2.21	1	nivolumab
2.21	1	nivolumab
2.21	1	nivolumab
2.26	1	nivolumab
2.26	1	nivolumab
2.26	1	nivolumab
2.29	1	nivolumab
2.29	1	nivolumab
2.35	1	nivolumab
2.35	1	nivolumab
2.57	1	nivolumab
2.67	1	nivolumab
2.86	1	nivolumab
3.25	1	nivolumab
3.34	1	nivolumab
3.4	1	nivolumab
3.6	1	nivolumab
3.71	1	nivolumab
3.9	1	nivolumab
4.11	1	nivolumab
4.49	1	nivolumab
4.64	1	nivolumab
4.78	1	nivolumab
4.82	1	nivolumab
4.82	1	nivolumab
4.83	1	nivolumab
4.89	1	nivolumab
5.08	1	nivolumab
5.51	1	nivolumab
5.84	1	nivolumab
5.87	1	nivolumab
6.04	1	nivolumab
6.19	1	nivolumab
6.27	1	nivolumab
6.38	1	nivolumab
6.41	1	nivolumab
6.43	1	nivolumab
6.79	1	nivolumab
7.07	1	nivolumab
7.33	1	nivolumab
7.65	1	nivolumab
7.68	1	nivolumab
7.7	1	nivolumab
8.5	1	nivolumab
9.13	1	nivolumab
9.57	1	nivolumab
9.72	1	nivolumab
10.4	1	nivolumab
10.4	1	nivolumab
10.5	1	nivolumab
10.6	1	nivolumab
11.9	1	nivolumab
12.4	1	nivolumab
13.2	1	nivolumab
13.8	1	nivolumab
15.7	1	nivolumab
16	1	nivolumab
0.6185	0	nivolumab
1.22	0	nivolumab
1.775	0	nivolumab
2.43	0	nivolumab
4.01	0	nivolumab
5	0	nivolumab
7.01	0	nivolumab
8.005	0	nivolumab
9.6	0	nivolumab
10.25	0	nivolumab
10.85	0	nivolumab
11.45	0	nivolumab
12.75	0	nivolumab
13.45	0	nivolumab
14.25	0	nivolumab
15.35	0	nivolumab
15.8	0	nivolumab
16.15	0	nivolumab
16.45	0	nivolumab
16.85	0	nivolumab
17.25	0	nivolumab
17.65	0	nivolumab
18.55	0	nivolumab
19.15	0	nivolumab
19.75	0	nivolumab
20.35	0	nivolumab
21.45	0	nivolumab
21.95	0	nivolumab
0.368	1	docetaxel
0.382	1	docetaxel
0.385	1	docetaxel
0.385	1	docetaxel
0.657	1	docetaxel
0.679	1	docetaxel
0.679	1	docetaxel
0.683	1	docetaxel
0.683	1	docetaxel
0.755	1	docetaxel
0.846	1	docetaxel
0.902	1	docetaxel
0.904	1	docetaxel
0.938	1	docetaxel
0.961	1	docetaxel
0.964	1	docetaxel
1.16	1	docetaxel
1.19	1	docetaxel
1.27	1	docetaxel
1.27	1	docetaxel
1.29	1	docetaxel
1.29	1	docetaxel
1.31	1	docetaxel
1.41	1	docetaxel
1.42	1	docetaxel
1.46	1	docetaxel
1.47	1	docetaxel
1.47	1	docetaxel
1.48	1	docetaxel
1.48	1	docetaxel
1.48	1	docetaxel
1.58	1	docetaxel
1.59	1	docetaxel
1.6	1	docetaxel
1.63	1	docetaxel
1.85	1	docetaxel
1.86	1	docetaxel
1.98	1	docetaxel
1.98	1	docetaxel
1.98	1	docetaxel
2	1	docetaxel
2	1	docetaxel
2.01	1	docetaxel
2.08	1	docetaxel
2.08	1	docetaxel
2.08	1	docetaxel
2.08	1	docetaxel
2.08	1	docetaxel
2.08	1	docetaxel
2.09	1	docetaxel
2.09	1	docetaxel
2.09	1	docetaxel
2.09	1	docetaxel
2.09	1	docetaxel
2.09	1	docetaxel
2.15	1	docetaxel
2.16	1	docetaxel
2.17	1	docetaxel
2.24	1	docetaxel
2.25	1	docetaxel
2.42	1	docetaxel
2.49	1	docetaxel
2.49	1	docetaxel
2.58	1	docetaxel
2.58	1	docetaxel
2.67	1	docetaxel
2.86	1	docetaxel
2.89	1	docetaxel
3.04	1	docetaxel
3.04	1	docetaxel
3.26	1	docetaxel
3.26	1	docetaxel
3.27	1	docetaxel
3.28	1	docetaxel
3.42	1	docetaxel
3.48	1	docetaxel
3.54	1	docetaxel
3.54	1	docetaxel
3.58	1	docetaxel
3.59	1	docetaxel
3.6	1	docetaxel
3.62	1	docetaxel
3.69	1	docetaxel
3.71	1	docetaxel
4.02	1	docetaxel
4.05	1	docetaxel
4.06	1	docetaxel
4.22	1	docetaxel
4.33	1	docetaxel
4.4	1	docetaxel
4.41	1	docetaxel
4.65	1	docetaxel
4.65	1	docetaxel
4.88	1	docetaxel
4.91	1	docetaxel
4.92	1	docetaxel
4.95	1	docetaxel
4.97	1	docetaxel
5.03	1	docetaxel
5.29	1	docetaxel
5.42	1	docetaxel
5.97	1	docetaxel
6.13	1	docetaxel
6.14	1	docetaxel
6.15	1	docetaxel
6.17	1	docetaxel
6.21	1	docetaxel
6.24	1	docetaxel
6.3	1	docetaxel
6.53	1	docetaxel
6.77	1	docetaxel
6.81	1	docetaxel
7.08	1	docetaxel
7.36	1	docetaxel
7.51	1	docetaxel
8.48	1	docetaxel
8.61	1	docetaxel
8.79	1	docetaxel
10.2	1	docetaxel
10.5	1	docetaxel
12.2	1	docetaxel
12.8	1	docetaxel
13.6	1	docetaxel
14.5	1	docetaxel
0.3795	0	docetaxel
0.761	0	docetaxel
1.145	0	docetaxel
1.525	0	docetaxel
1.9	0	docetaxel
2.275	0	docetaxel
2.655	0	docetaxel
4.025	0	docetaxel
5.01	0	docetaxel
7.45	0	docetaxel
10.45	0	docetaxel
16.45	0	docetaxel
18.95	0	docetaxel
