## Supplementary data files for "Cancer patient survival can be accurately parameterized, revealing time-dependent therapeutic effects and doubling the precision of small trials": Checkmate057_1A.csv

Time	Event	Arm
0.413	1	nivolumab
0.723	1	nivolumab
0.784	1	nivolumab
0.784	1	nivolumab
0.896	1	nivolumab
0.922	1	nivolumab
0.922	1	nivolumab
0.962	1	nivolumab
1.08	1	nivolumab
1.08	1	nivolumab
1.11	1	nivolumab
1.16	1	nivolumab
1.18	1	nivolumab
1.19	1	nivolumab
1.23	1	nivolumab
1.31	1	nivolumab
1.34	1	nivolumab
1.43	1	nivolumab
1.52	1	nivolumab
1.55	1	nivolumab
1.59	1	nivolumab
1.62	1	nivolumab
1.66	1	nivolumab
1.68	1	nivolumab
1.75	1	nivolumab
1.8	1	nivolumab
1.83	1	nivolumab
1.87	1	nivolumab
1.87	1	nivolumab
1.89	1	nivolumab
1.92	1	nivolumab
1.96	1	nivolumab
2.01	1	nivolumab
2.02	1	nivolumab
2.03	1	nivolumab
2.06	1	nivolumab
2.09	1	nivolumab
2.09	1	nivolumab
2.15	1	nivolumab
2.16	1	nivolumab
2.18	1	nivolumab
2.19	1	nivolumab
2.25	1	nivolumab
2.34	1	nivolumab
2.34	1	nivolumab
2.35	1	nivolumab
2.42	1	nivolumab
2.49	1	nivolumab
2.59	1	nivolumab
2.63	1	nivolumab
2.69	1	nivolumab
2.75	1	nivolumab
2.75	1	nivolumab
2.81	1	nivolumab
2.85	1	nivolumab
2.88	1	nivolumab
2.91	1	nivolumab
2.92	1	nivolumab
3.12	1	nivolumab
3.18	1	nivolumab
3.2	1	nivolumab
3.21	1	nivolumab
3.37	1	nivolumab
3.47	1	nivolumab
3.57	1	nivolumab
3.66	1	nivolumab
3.76	1	nivolumab
3.92	1	nivolumab
3.95	1	nivolumab
4.02	1	nivolumab
4.19	1	nivolumab
4.21	1	nivolumab
4.27	1	nivolumab
4.3	1	nivolumab
4.34	1	nivolumab
4.38	1	nivolumab
4.43	1	nivolumab
4.58	1	nivolumab
4.6	1	nivolumab
4.68	1	nivolumab
4.74	1	nivolumab
4.84	1	nivolumab
4.95	1	nivolumab
4.99	1	nivolumab
5.07	1	nivolumab
5.12	1	nivolumab
5.19	1	nivolumab
5.3	1	nivolumab
5.34	1	nivolumab
5.38	1	nivolumab
5.63	1	nivolumab
5.73	1	nivolumab
5.9	1	nivolumab
5.93	1	nivolumab
5.95	1	nivolumab
5.96	1	nivolumab
6.06	1	nivolumab
6.16	1	nivolumab
6.33	1	nivolumab
6.34	1	nivolumab
6.41	1	nivolumab
6.47	1	nivolumab
6.55	1	nivolumab
6.6	1	nivolumab
6.65	1	nivolumab
6.96	1	nivolumab
6.99	1	nivolumab
7.13	1	nivolumab
7.2	1	nivolumab
7.29	1	nivolumab
7.36	1	nivolumab
7.64	1	nivolumab
7.7	1	nivolumab
7.71	1	nivolumab
7.74	1	nivolumab
7.89	1	nivolumab
8.01	1	nivolumab
8.39	1	nivolumab
8.77	1	nivolumab
8.81	1	nivolumab
9	1	nivolumab
9	1	nivolumab
9.24	1	nivolumab
9.24	1	nivolumab
9.29	1	nivolumab
9.36	1	nivolumab
9.48	1	nivolumab
9.5	1	nivolumab
9.73	1	nivolumab
9.79	1	nivolumab
10	1	nivolumab
10.1	1	nivolumab
10.4	1	nivolumab
10.5	1	nivolumab
10.5	1	nivolumab
10.6	1	nivolumab
10.6	1	nivolumab
10.9	1	nivolumab
11	1	nivolumab
11.2	1	nivolumab
11.3	1	nivolumab
11.7	1	nivolumab
11.8	1	nivolumab
12	1	nivolumab
12.1	1	nivolumab
12.2	1	nivolumab
12.3	1	nivolumab
12.4	1	nivolumab
12.7	1	nivolumab
12.7	1	nivolumab
12.9	1	nivolumab
12.9	1	nivolumab
13.1	1	nivolumab
13.1	1	nivolumab
13.2	1	nivolumab
13.3	1	nivolumab
13.6	1	nivolumab
14.3	1	nivolumab
14.4	1	nivolumab
14.4	1	nivolumab
14.8	1	nivolumab
14.9	1	nivolumab
15	1	nivolumab
15.2	1	nivolumab
15.2	1	nivolumab
15.6	1	nivolumab
15.6	1	nivolumab
15.6	1	nivolumab
16.1	1	nivolumab
16.4	1	nivolumab
16.7	1	nivolumab
17	1	nivolumab
17.2	1	nivolumab
17.3	1	nivolumab
17.7	1	nivolumab
17.9	1	nivolumab
18.1	1	nivolumab
18.3	1	nivolumab
18.9	1	nivolumab
19.4	1	nivolumab
19.5	1	nivolumab
20.4	1	nivolumab
20.4	1	nivolumab
20.8	1	nivolumab
21.1	1	nivolumab
21.2	1	nivolumab
21.8	1	nivolumab
22	1	nivolumab
22.2	1	nivolumab
24.4	1	nivolumab
24.5	1	nivolumab
1.02	0	nivolumab
2	0	nivolumab
7.49	0	nivolumab
10.45	0	nivolumab
12.75	0	nivolumab
13.45	0	nivolumab
14.25	0	nivolumab
15.05	0	nivolumab
15.15	0	nivolumab
15.15	0	nivolumab
15.25	0	nivolumab
15.35	0	nivolumab
15.35	0	nivolumab
15.45	0	nivolumab
15.45	0	nivolumab
15.55	0	nivolumab
15.65	0	nivolumab
15.65	0	nivolumab
15.75	0	nivolumab
15.85	0	nivolumab
15.85	0	nivolumab
16	0	nivolumab
16	0	nivolumab
16	0	nivolumab
16.15	0	nivolumab
16.15	0	nivolumab
16.25	0	nivolumab
16.35	0	nivolumab
16.35	0	nivolumab
16.45	0	nivolumab
16.45	0	nivolumab
16.55	0	nivolumab
16.65	0	nivolumab
16.65	0	nivolumab
16.75	0	nivolumab
16.85	0	nivolumab
16.85	0	nivolumab
16.95	0	nivolumab
16.95	0	nivolumab
17.05	0	nivolumab
17.15	0	nivolumab
17.15	0	nivolumab
17.25	0	nivolumab
17.35	0	nivolumab
17.35	0	nivolumab
17.45	0	nivolumab
17.45	0	nivolumab
17.55	0	nivolumab
17.65	0	nivolumab
17.65	0	nivolumab
17.75	0	nivolumab
17.85	0	nivolumab
17.85	0	nivolumab
17.95	0	nivolumab
18.15	0	nivolumab
18.25	0	nivolumab
18.35	0	nivolumab
18.55	0	nivolumab
18.65	0	nivolumab
18.75	0	nivolumab
18.95	0	nivolumab
19.05	0	nivolumab
19.15	0	nivolumab
19.35	0	nivolumab
19.45	0	nivolumab
19.55	0	nivolumab
19.65	0	nivolumab
19.85	0	nivolumab
19.95	0	nivolumab
20.05	0	nivolumab
20.3	0	nivolumab
20.3	0	nivolumab
20.45	0	nivolumab
20.65	0	nivolumab
20.75	0	nivolumab
20.85	0	nivolumab
21.15	0	nivolumab
21.35	0	nivolumab
21.45	0	nivolumab
21.65	0	nivolumab
21.75	0	nivolumab
21.95	0	nivolumab
22.15	0	nivolumab
22.25	0	nivolumab
22.45	0	nivolumab
22.55	0	nivolumab
22.75	0	nivolumab
22.85	0	nivolumab
23.05	0	nivolumab
23.25	0	nivolumab
23.35	0	nivolumab
23.55	0	nivolumab
23.65	0	nivolumab
23.85	0	nivolumab
24.15	0	nivolumab
24.35	0	nivolumab
24.55	0	nivolumab
24.65	0	nivolumab
24.85	0	nivolumab
25.05	0	nivolumab
25.25	0	nivolumab
0.43	1	docetaxel
0.635	1	docetaxel
0.756	1	docetaxel
0.8	1	docetaxel
0.953	1	docetaxel
1.01	1	docetaxel
1.08	1	docetaxel
1.11	1	docetaxel
1.18	1	docetaxel
1.26	1	docetaxel
1.29	1	docetaxel
1.29	1	docetaxel
1.43	1	docetaxel
1.53	1	docetaxel
1.7	1	docetaxel
1.87	1	docetaxel
1.9	1	docetaxel
1.91	1	docetaxel
1.91	1	docetaxel
1.92	1	docetaxel
1.92	1	docetaxel
1.92	1	docetaxel
1.97	1	docetaxel
2.02	1	docetaxel
2.08	1	docetaxel
2.09	1	docetaxel
2.1	1	docetaxel
2.13	1	docetaxel
2.3	1	docetaxel
2.3	1	docetaxel
2.31	1	docetaxel
2.35	1	docetaxel
2.35	1	docetaxel
2.39	1	docetaxel
2.43	1	docetaxel
2.5	1	docetaxel
2.63	1	docetaxel
2.65	1	docetaxel
2.66	1	docetaxel
2.73	1	docetaxel
2.96	1	docetaxel
3.01	1	docetaxel
3.03	1	docetaxel
3.07	1	docetaxel
3.3	1	docetaxel
3.3	1	docetaxel
3.31	1	docetaxel
3.31	1	docetaxel
3.35	1	docetaxel
3.39	1	docetaxel
3.42	1	docetaxel
3.42	1	docetaxel
3.51	1	docetaxel
3.57	1	docetaxel
3.63	1	docetaxel
3.76	1	docetaxel
3.8	1	docetaxel
3.99	1	docetaxel
4.05	1	docetaxel
4.24	1	docetaxel
4.28	1	docetaxel
4.41	1	docetaxel
4.43	1	docetaxel
4.45	1	docetaxel
4.56	1	docetaxel
4.62	1	docetaxel
4.63	1	docetaxel
4.63	1	docetaxel
4.66	1	docetaxel
4.79	1	docetaxel
4.8	1	docetaxel
4.82	1	docetaxel
4.96	1	docetaxel
4.98	1	docetaxel
5.25	1	docetaxel
5.31	1	docetaxel
5.55	1	docetaxel
5.57	1	docetaxel
5.58	1	docetaxel
5.58	1	docetaxel
5.59	1	docetaxel
5.59	1	docetaxel
5.6	1	docetaxel
5.68	1	docetaxel
5.83	1	docetaxel
5.87	1	docetaxel
5.88	1	docetaxel
5.94	1	docetaxel
6.01	1	docetaxel
6.03	1	docetaxel
6.04	1	docetaxel
6.05	1	docetaxel
6.33	1	docetaxel
6.37	1	docetaxel
6.4	1	docetaxel
6.57	1	docetaxel
6.58	1	docetaxel
6.6	1	docetaxel
6.78	1	docetaxel
6.79	1	docetaxel
6.82	1	docetaxel
6.82	1	docetaxel
6.83	1	docetaxel
6.86	1	docetaxel
6.86	1	docetaxel
6.88	1	docetaxel
6.91	1	docetaxel
7.04	1	docetaxel
7.08	1	docetaxel
7.12	1	docetaxel
7.16	1	docetaxel
7.17	1	docetaxel
7.23	1	docetaxel
7.33	1	docetaxel
7.51	1	docetaxel
7.64	1	docetaxel
7.64	1	docetaxel
7.64	1	docetaxel
7.77	1	docetaxel
7.79	1	docetaxel
7.81	1	docetaxel
7.93	1	docetaxel
7.99	1	docetaxel
8.01	1	docetaxel
8.12	1	docetaxel
8.17	1	docetaxel
8.25	1	docetaxel
8.67	1	docetaxel
8.69	1	docetaxel
8.71	1	docetaxel
8.77	1	docetaxel
8.78	1	docetaxel
8.79	1	docetaxel
8.81	1	docetaxel
8.97	1	docetaxel
9.02	1	docetaxel
9.21	1	docetaxel
9.27	1	docetaxel
9.31	1	docetaxel
9.31	1	docetaxel
9.33	1	docetaxel
9.33	1	docetaxel
9.49	1	docetaxel
9.64	1	docetaxel
9.68	1	docetaxel
9.74	1	docetaxel
9.79	1	docetaxel
10	1	docetaxel
10	1	docetaxel
10.1	1	docetaxel
10.1	1	docetaxel
10.2	1	docetaxel
10.3	1	docetaxel
10.4	1	docetaxel
10.6	1	docetaxel
10.6	1	docetaxel
10.7	1	docetaxel
10.7	1	docetaxel
10.8	1	docetaxel
10.9	1	docetaxel
10.9	1	docetaxel
11	1	docetaxel
11	1	docetaxel
11.2	1	docetaxel
11.3	1	docetaxel
11.4	1	docetaxel
11.5	1	docetaxel
11.6	1	docetaxel
11.7	1	docetaxel
11.8	1	docetaxel
11.9	1	docetaxel
12	1	docetaxel
12.1	1	docetaxel
12.1	1	docetaxel
12.4	1	docetaxel
12.5	1	docetaxel
12.6	1	docetaxel
12.6	1	docetaxel
12.7	1	docetaxel
12.9	1	docetaxel
12.9	1	docetaxel
13	1	docetaxel
13	1	docetaxel
13.1	1	docetaxel
13.7	1	docetaxel
13.7	1	docetaxel
13.9	1	docetaxel
14	1	docetaxel
14	1	docetaxel
14.3	1	docetaxel
14.3	1	docetaxel
14.4	1	docetaxel
14.4	1	docetaxel
14.6	1	docetaxel
14.8	1	docetaxel
15	1	docetaxel
15.4	1	docetaxel
15.5	1	docetaxel
15.6	1	docetaxel
16.3	1	docetaxel
16.3	1	docetaxel
16.4	1	docetaxel
16.5	1	docetaxel
16.6	1	docetaxel
16.8	1	docetaxel
16.8	1	docetaxel
16.8	1	docetaxel
17	1	docetaxel
17	1	docetaxel
17	1	docetaxel
17.8	1	docetaxel
17.9	1	docetaxel
18	1	docetaxel
18.5	1	docetaxel
18.6	1	docetaxel
18.7	1	docetaxel
19.1	1	docetaxel
19.2	1	docetaxel
19.6	1	docetaxel
19.8	1	docetaxel
23	1	docetaxel
23.4	1	docetaxel
0.505	0	docetaxel
0.997	0	docetaxel
1.495	0	docetaxel
2.005	0	docetaxel
2.485	0	docetaxel
3.755	0	docetaxel
4.5	0	docetaxel
5.28	0	docetaxel
15.1	0	docetaxel
15.1	0	docetaxel
15.25	0	docetaxel
15.35	0	docetaxel
15.45	0	docetaxel
15.45	0	docetaxel
15.55	0	docetaxel
15.65	0	docetaxel
15.75	0	docetaxel
15.85	0	docetaxel
15.85	0	docetaxel
15.95	0	docetaxel
16.05	0	docetaxel
16.15	0	docetaxel
16.25	0	docetaxel
16.25	0	docetaxel
16.35	0	docetaxel
16.45	0	docetaxel
16.55	0	docetaxel
16.65	0	docetaxel
16.75	0	docetaxel
16.75	0	docetaxel
16.9	0	docetaxel
16.9	0	docetaxel
17.05	0	docetaxel
17.15	0	docetaxel
17.15	0	docetaxel
17.25	0	docetaxel
17.35	0	docetaxel
17.45	0	docetaxel
17.6	0	docetaxel
17.6	0	docetaxel
17.6	0	docetaxel
17.75	0	docetaxel
17.85	0	docetaxel
17.95	0	docetaxel
18.15	0	docetaxel
18.35	0	docetaxel
18.55	0	docetaxel
18.75	0	docetaxel
18.85	0	docetaxel
19.05	0	docetaxel
19.25	0	docetaxel
19.45	0	docetaxel
19.55	0	docetaxel
19.75	0	docetaxel
19.95	0	docetaxel
20.15	0	docetaxel
20.25	0	docetaxel
20.45	0	docetaxel
20.65	0	docetaxel
20.85	0	docetaxel
21.75	0	docetaxel
22.45	0	docetaxel
23.25	0	docetaxel
24.45	0	docetaxel
24.85	0	docetaxel
25.25	0	docetaxel
25.65	0	docetaxel
26.05	0	docetaxel
