## Supplementary data files for "Cancer patient survival can be accurately parameterized, revealing time-dependent therapeutic effects and doubling the precision of small trials": Checkmate057_1C.csv

Time	Event	Arm
0.0817	1	nivolumab
0.162	1	nivolumab
0.199	1	nivolumab
0.276	1	nivolumab
0.317	1	nivolumab
0.38	1	nivolumab
0.443	1	nivolumab
0.456	1	nivolumab
0.509	1	nivolumab
0.546	1	nivolumab
0.585	1	nivolumab
0.594	1	nivolumab
0.631	1	nivolumab
0.661	1	nivolumab
0.687	1	nivolumab
0.708	1	nivolumab
0.737	1	nivolumab
0.769	1	nivolumab
0.791	1	nivolumab
0.804	1	nivolumab
0.821	1	nivolumab
0.86	1	nivolumab
0.934	1	nivolumab
1	1	nivolumab
1	1	nivolumab
1	1	nivolumab
1	1	nivolumab
1	1	nivolumab
1.01	1	nivolumab
1.03	1	nivolumab
1.06	1	nivolumab
1.06	1	nivolumab
1.06	1	nivolumab
1.07	1	nivolumab
1.09	1	nivolumab
1.11	1	nivolumab
1.15	1	nivolumab
1.18	1	nivolumab
1.18	1	nivolumab
1.18	1	nivolumab
1.23	1	nivolumab
1.23	1	nivolumab
1.27	1	nivolumab
1.27	1	nivolumab
1.27	1	nivolumab
1.3	1	nivolumab
1.33	1	nivolumab
1.38	1	nivolumab
1.42	1	nivolumab
1.43	1	nivolumab
1.46	1	nivolumab
1.5	1	nivolumab
1.52	1	nivolumab
1.56	1	nivolumab
1.56	1	nivolumab
1.56	1	nivolumab
1.67	1	nivolumab
1.67	1	nivolumab
1.69	1	nivolumab
1.75	1	nivolumab
1.77	1	nivolumab
1.77	1	nivolumab
1.77	1	nivolumab
1.79	1	nivolumab
1.8	1	nivolumab
1.8	1	nivolumab
1.81	1	nivolumab
1.82	1	nivolumab
1.83	1	nivolumab
1.85	1	nivolumab
1.87	1	nivolumab
1.87	1	nivolumab
1.88	1	nivolumab
1.91	1	nivolumab
1.91	1	nivolumab
1.91	1	nivolumab
1.91	1	nivolumab
1.91	1	nivolumab
1.92	1	nivolumab
1.95	1	nivolumab
1.95	1	nivolumab
1.95	1	nivolumab
1.95	1	nivolumab
1.95	1	nivolumab
1.95	1	nivolumab
1.97	1	nivolumab
1.99	1	nivolumab
2	1	nivolumab
2	1	nivolumab
2.03	1	nivolumab
2.03	1	nivolumab
2.03	1	nivolumab
2.08	1	nivolumab
2.08	1	nivolumab
2.08	1	nivolumab
2.08	1	nivolumab
2.09	1	nivolumab
2.1	1	nivolumab
2.11	1	nivolumab
2.11	1	nivolumab
2.11	1	nivolumab
2.11	1	nivolumab
2.11	1	nivolumab
2.12	1	nivolumab
2.12	1	nivolumab
2.12	1	nivolumab
2.12	1	nivolumab
2.12	1	nivolumab
2.12	1	nivolumab
2.12	1	nivolumab
2.15	1	nivolumab
2.15	1	nivolumab
2.15	1	nivolumab
2.15	1	nivolumab
2.15	1	nivolumab
2.16	1	nivolumab
2.16	1	nivolumab
2.16	1	nivolumab
2.17	1	nivolumab
2.19	1	nivolumab
2.19	1	nivolumab
2.19	1	nivolumab
2.19	1	nivolumab
2.19	1	nivolumab
2.2	1	nivolumab
2.2	1	nivolumab
2.2	1	nivolumab
2.2	1	nivolumab
2.2	1	nivolumab
2.22	1	nivolumab
2.23	1	nivolumab
2.23	1	nivolumab
2.24	1	nivolumab
2.25	1	nivolumab
2.27	1	nivolumab
2.29	1	nivolumab
2.31	1	nivolumab
2.32	1	nivolumab
2.34	1	nivolumab
2.34	1	nivolumab
2.35	1	nivolumab
2.36	1	nivolumab
2.37	1	nivolumab
2.39	1	nivolumab
2.4	1	nivolumab
2.56	1	nivolumab
2.61	1	nivolumab
2.63	1	nivolumab
2.64	1	nivolumab
2.83	1	nivolumab
2.95	1	nivolumab
2.99	1	nivolumab
3.08	1	nivolumab
3.29	1	nivolumab
3.29	1	nivolumab
3.29	1	nivolumab
3.3	1	nivolumab
3.38	1	nivolumab
3.44	1	nivolumab
3.47	1	nivolumab
3.48	1	nivolumab
3.49	1	nivolumab
3.51	1	nivolumab
3.6	1	nivolumab
3.69	1	nivolumab
3.72	1	nivolumab
3.76	1	nivolumab
3.82	1	nivolumab
3.94	1	nivolumab
4.16	1	nivolumab
4.19	1	nivolumab
4.24	1	nivolumab
4.3	1	nivolumab
4.34	1	nivolumab
4.49	1	nivolumab
4.64	1	nivolumab
4.64	1	nivolumab
4.64	1	nivolumab
4.64	1	nivolumab
4.85	1	nivolumab
4.85	1	nivolumab
4.85	1	nivolumab
4.86	1	nivolumab
4.87	1	nivolumab
4.9	1	nivolumab
4.95	1	nivolumab
4.97	1	nivolumab
4.98	1	nivolumab
4.99	1	nivolumab
5.01	1	nivolumab
5.09	1	nivolumab
5.12	1	nivolumab
5.2	1	nivolumab
5.86	1	nivolumab
5.94	1	nivolumab
5.96	1	nivolumab
6.03	1	nivolumab
6.09	1	nivolumab
6.14	1	nivolumab
6.22	1	nivolumab
6.28	1	nivolumab
6.31	1	nivolumab
6.39	1	nivolumab
6.49	1	nivolumab
6.65	1	nivolumab
6.92	1	nivolumab
7.58	1	nivolumab
7.67	1	nivolumab
7.69	1	nivolumab
7.71	1	nivolumab
7.72	1	nivolumab
7.73	1	nivolumab
7.74	1	nivolumab
8.1	1	nivolumab
8.69	1	nivolumab
8.72	1	nivolumab
8.82	1	nivolumab
8.99	1	nivolumab
9.64	1	nivolumab
9.95	1	nivolumab
10	1	nivolumab
10.4	1	nivolumab
10.4	1	nivolumab
11.6	1	nivolumab
11.7	1	nivolumab
11.9	1	nivolumab
12	1	nivolumab
13.9	1	nivolumab
14.5	1	nivolumab
14.5	1	nivolumab
14.5	1	nivolumab
15.8	1	nivolumab
15.8	1	nivolumab
15.8	1	nivolumab
19	1	nivolumab
19.8	1	nivolumab
20	1	nivolumab
22.5	1	nivolumab
0.2555	0	nivolumab
0.465	0	nivolumab
0.715	0	nivolumab
0.9415	0	nivolumab
1.205	0	nivolumab
1.425	0	nivolumab
1.62	0	nivolumab
1.895	0	nivolumab
2.14	0	nivolumab
2.365	0	nivolumab
2.585	0	nivolumab
2.845	0	nivolumab
4.05	0	nivolumab
5.045	0	nivolumab
7	0	nivolumab
8.03	0	nivolumab
9.585	0	nivolumab
10.15	0	nivolumab
10.75	0	nivolumab
11.35	0	nivolumab
12.45	0	nivolumab
12.85	0	nivolumab
13.25	0	nivolumab
13.75	0	nivolumab
14.15	0	nivolumab
14.55	0	nivolumab
15.15	0	nivolumab
15.35	0	nivolumab
15.55	0	nivolumab
15.75	0	nivolumab
15.95	0	nivolumab
16.15	0	nivolumab
16.35	0	nivolumab
16.45	0	nivolumab
16.65	0	nivolumab
16.85	0	nivolumab
17.05	0	nivolumab
17.25	0	nivolumab
17.45	0	nivolumab
17.65	0	nivolumab
17.85	0	nivolumab
18.35	0	nivolumab
18.75	0	nivolumab
19.15	0	nivolumab
19.45	0	nivolumab
19.85	0	nivolumab
20.25	0	nivolumab
20.65	0	nivolumab
21.55	0	nivolumab
22.15	0	nivolumab
22.75	0	nivolumab
23.35	0	nivolumab
24.05	0	nivolumab
24.15	0	nivolumab
0.545	1	docetaxel
0.545	1	docetaxel
0.552	1	docetaxel
0.552	1	docetaxel
0.561	1	docetaxel
0.561	1	docetaxel
0.6	1	docetaxel
0.752	1	docetaxel
0.757	1	docetaxel
0.795	1	docetaxel
0.857	1	docetaxel
0.863	1	docetaxel
0.863	1	docetaxel
0.865	1	docetaxel
0.865	1	docetaxel
0.893	1	docetaxel
0.991	1	docetaxel
1.01	1	docetaxel
1.02	1	docetaxel
1.06	1	docetaxel
1.16	1	docetaxel
1.21	1	docetaxel
1.35	1	docetaxel
1.37	1	docetaxel
1.38	1	docetaxel
1.41	1	docetaxel
1.41	1	docetaxel
1.41	1	docetaxel
1.42	1	docetaxel
1.42	1	docetaxel
1.43	1	docetaxel
1.44	1	docetaxel
1.44	1	docetaxel
1.47	1	docetaxel
1.47	1	docetaxel
1.47	1	docetaxel
1.51	1	docetaxel
1.54	1	docetaxel
1.6	1	docetaxel
1.6	1	docetaxel
1.6	1	docetaxel
1.6	1	docetaxel
1.85	1	docetaxel
1.85	1	docetaxel
1.85	1	docetaxel
1.85	1	docetaxel
1.89	1	docetaxel
1.94	1	docetaxel
1.97	1	docetaxel
1.97	1	docetaxel
1.98	1	docetaxel
1.98	1	docetaxel
1.99	1	docetaxel
2	1	docetaxel
2	1	docetaxel
2	1	docetaxel
2.01	1	docetaxel
2.01	1	docetaxel
2.01	1	docetaxel
2.05	1	docetaxel
2.05	1	docetaxel
2.08	1	docetaxel
2.08	1	docetaxel
2.1	1	docetaxel
2.1	1	docetaxel
2.1	1	docetaxel
2.1	1	docetaxel
2.1	1	docetaxel
2.14	1	docetaxel
2.14	1	docetaxel
2.14	1	docetaxel
2.14	1	docetaxel
2.14	1	docetaxel
2.14	1	docetaxel
2.14	1	docetaxel
2.14	1	docetaxel
2.14	1	docetaxel
2.14	1	docetaxel
2.14	1	docetaxel
2.14	1	docetaxel
2.14	1	docetaxel
2.15	1	docetaxel
2.24	1	docetaxel
2.24	1	docetaxel
2.24	1	docetaxel
2.24	1	docetaxel
2.24	1	docetaxel
2.24	1	docetaxel
2.24	1	docetaxel
2.24	1	docetaxel
2.24	1	docetaxel
2.24	1	docetaxel
2.24	1	docetaxel
2.24	1	docetaxel
2.24	1	docetaxel
2.24	1	docetaxel
2.24	1	docetaxel
2.24	1	docetaxel
2.24	1	docetaxel
2.24	1	docetaxel
2.24	1	docetaxel
2.24	1	docetaxel
2.39	1	docetaxel
2.39	1	docetaxel
2.39	1	docetaxel
2.39	1	docetaxel
2.43	1	docetaxel
2.76	1	docetaxel
2.76	1	docetaxel
2.76	1	docetaxel
3.04	1	docetaxel
3.11	1	docetaxel
3.14	1	docetaxel
3.15	1	docetaxel
3.19	1	docetaxel
3.38	1	docetaxel
3.38	1	docetaxel
3.38	1	docetaxel
3.45	1	docetaxel
3.45	1	docetaxel
3.45	1	docetaxel
3.45	1	docetaxel
3.48	1	docetaxel
3.48	1	docetaxel
3.52	1	docetaxel
3.62	1	docetaxel
3.62	1	docetaxel
3.62	1	docetaxel
3.68	1	docetaxel
3.68	1	docetaxel
3.75	1	docetaxel
3.82	1	docetaxel
3.89	1	docetaxel
4.04	1	docetaxel
4.04	1	docetaxel
4.2	1	docetaxel
4.32	1	docetaxel
4.41	1	docetaxel
4.46	1	docetaxel
4.68	1	docetaxel
4.68	1	docetaxel
4.68	1	docetaxel
4.68	1	docetaxel
4.77	1	docetaxel
4.77	1	docetaxel
4.83	1	docetaxel
4.86	1	docetaxel
4.87	1	docetaxel
4.87	1	docetaxel
4.87	1	docetaxel
4.87	1	docetaxel
4.88	1	docetaxel
4.88	1	docetaxel
4.95	1	docetaxel
4.95	1	docetaxel
4.95	1	docetaxel
4.95	1	docetaxel
4.95	1	docetaxel
4.95	1	docetaxel
4.99	1	docetaxel
4.99	1	docetaxel
5.05	1	docetaxel
5.13	1	docetaxel
5.13	1	docetaxel
5.13	1	docetaxel
5.41	1	docetaxel
5.42	1	docetaxel
5.43	1	docetaxel
5.44	1	docetaxel
5.45	1	docetaxel
5.47	1	docetaxel
5.78	1	docetaxel
5.99	1	docetaxel
5.99	1	docetaxel
5.99	1	docetaxel
6.03	1	docetaxel
6.08	1	docetaxel
6.12	1	docetaxel
6.12	1	docetaxel
6.15	1	docetaxel
6.15	1	docetaxel
6.21	1	docetaxel
6.23	1	docetaxel
6.23	1	docetaxel
6.24	1	docetaxel
6.3	1	docetaxel
6.35	1	docetaxel
6.37	1	docetaxel
6.41	1	docetaxel
6.52	1	docetaxel
6.52	1	docetaxel
6.56	1	docetaxel
6.65	1	docetaxel
7.01	1	docetaxel
7.01	1	docetaxel
7.01	1	docetaxel
7.01	1	docetaxel
7.16	1	docetaxel
7.5	1	docetaxel
7.53	1	docetaxel
7.55	1	docetaxel
7.61	1	docetaxel
7.62	1	docetaxel
7.62	1	docetaxel
7.62	1	docetaxel
7.63	1	docetaxel
7.65	1	docetaxel
7.77	1	docetaxel
7.84	1	docetaxel
7.89	1	docetaxel
7.89	1	docetaxel
7.98	1	docetaxel
7.98	1	docetaxel
8.11	1	docetaxel
8.11	1	docetaxel
8.24	1	docetaxel
8.27	1	docetaxel
8.61	1	docetaxel
8.78	1	docetaxel
8.84	1	docetaxel
8.98	1	docetaxel
9	1	docetaxel
9	1	docetaxel
9.01	1	docetaxel
9.01	1	docetaxel
9.13	1	docetaxel
9.15	1	docetaxel
9.16	1	docetaxel
9.21	1	docetaxel
9.23	1	docetaxel
9.54	1	docetaxel
10.1	1	docetaxel
10.2	1	docetaxel
10.4	1	docetaxel
10.9	1	docetaxel
11.1	1	docetaxel
11.3	1	docetaxel
11.3	1	docetaxel
11.7	1	docetaxel
12	1	docetaxel
12.5	1	docetaxel
12.5	1	docetaxel
12.6	1	docetaxel
12.6	1	docetaxel
12.9	1	docetaxel
13	1	docetaxel
13.2	1	docetaxel
13.4	1	docetaxel
13.6	1	docetaxel
13.7	1	docetaxel
16.4	1	docetaxel
0.114	0	docetaxel
0.2505	0	docetaxel
0.367	0	docetaxel
0.5005	0	docetaxel
0.615	0	docetaxel
0.7305	0	docetaxel
0.8505	0	docetaxel
0.9725	0	docetaxel
1.08	0	docetaxel
1.22	0	docetaxel
1.34	0	docetaxel
1.455	0	docetaxel
1.57	0	docetaxel
1.685	0	docetaxel
1.785	0	docetaxel
1.95	0	docetaxel
2.065	0	docetaxel
2.195	0	docetaxel
2.315	0	docetaxel
2.44	0	docetaxel
2.56	0	docetaxel
2.705	0	docetaxel
2.785	0	docetaxel
2.975	0	docetaxel
3.65	0	docetaxel
4.26	0	docetaxel
4.845	0	docetaxel
5.435	0	docetaxel
6.78	0	docetaxel
7.515	0	docetaxel
8.255	0	docetaxel
9.995	0	docetaxel
10.95	0	docetaxel
13.45	0	docetaxel
15.6	0	docetaxel
16.45	0	docetaxel
17.25	0	docetaxel
19.6	0	docetaxel
24.95	0	docetaxel
