## Supplementary data files for "Cancer patient survival can be accurately parameterized, revealing time-dependent therapeutic effects and doubling the precision of small trials": Chronicle_2A.csv

Time	Event	Arm
3.89	1	follow_up_only
4.37	1	follow_up_only
5.85	1	follow_up_only
6.25	1	follow_up_only
7.57	1	follow_up_only
7.82	1	follow_up_only
9.73	1	follow_up_only
9.78	1	follow_up_only
10.5	1	follow_up_only
10.8	1	follow_up_only
12	1	follow_up_only
12.7	1	follow_up_only
17.1	1	follow_up_only
19.4	1	follow_up_only
23.5	1	follow_up_only
24.7	1	follow_up_only
2.945	0	follow_up_only
6.005	0	follow_up_only
9.025	0	follow_up_only
14.35	0	follow_up_only
16.7	0	follow_up_only
19.1	0	follow_up_only
21.55	0	follow_up_only
25.75	0	follow_up_only
27.5	0	follow_up_only
29.15	0	follow_up_only
30.85	0	follow_up_only
32.55	0	follow_up_only
34.25	0	follow_up_only
37.05	0	follow_up_only
38.15	0	follow_up_only
39.25	0	follow_up_only
40.35	0	follow_up_only
41.45	0	follow_up_only
42.55	0	follow_up_only
43.65	0	follow_up_only
44.7	0	follow_up_only
45.9	0	follow_up_only
46.95	0	follow_up_only
48.95	0	follow_up_only
49.85	0	follow_up_only
50.75	0	follow_up_only
51.65	0	follow_up_only
52.65	0	follow_up_only
53.55	0	follow_up_only
54.45	0	follow_up_only
55.35	0	follow_up_only
56.35	0	follow_up_only
57.25	0	follow_up_only
58.15	0	follow_up_only
59.05	0	follow_up_only
62.95	0	follow_up_only
65.95	0	follow_up_only
68.95	0	follow_up_only
74.3	0	follow_up_only
76.8	0	follow_up_only
79.2	0	follow_up_only
81.55	0	follow_up_only
89.95	0	follow_up_only
1.26	1	capecitabine_oxaliplatin
3.32	1	capecitabine_oxaliplatin
5.17	1	capecitabine_oxaliplatin
5.92	1	capecitabine_oxaliplatin
11.2	1	capecitabine_oxaliplatin
13.1	1	capecitabine_oxaliplatin
16.8	1	capecitabine_oxaliplatin
18.8	1	capecitabine_oxaliplatin
20.7	1	capecitabine_oxaliplatin
24.3	1	capecitabine_oxaliplatin
28	1	capecitabine_oxaliplatin
62.7	1	capecitabine_oxaliplatin
1.745	0	capecitabine_oxaliplatin
4.355	0	capecitabine_oxaliplatin
6.525	0	capecitabine_oxaliplatin
8.79	0	capecitabine_oxaliplatin
10.95	0	capecitabine_oxaliplatin
16.35	0	capecitabine_oxaliplatin
20.4	0	capecitabine_oxaliplatin
24.85	0	capecitabine_oxaliplatin
26.55	0	capecitabine_oxaliplatin
27.55	0	capecitabine_oxaliplatin
29.55	0	capecitabine_oxaliplatin
30.25	0	capecitabine_oxaliplatin
31.4	0	capecitabine_oxaliplatin
32.65	0	capecitabine_oxaliplatin
33.95	0	capecitabine_oxaliplatin
35.75	0	capecitabine_oxaliplatin
37.95	0	capecitabine_oxaliplatin
39.45	0	capecitabine_oxaliplatin
41.05	0	capecitabine_oxaliplatin
41.9	0	capecitabine_oxaliplatin
44.05	0	capecitabine_oxaliplatin
45.65	0	capecitabine_oxaliplatin
47.1	0	capecitabine_oxaliplatin
49.6	0	capecitabine_oxaliplatin
50.4	0	capecitabine_oxaliplatin
51.1	0	capecitabine_oxaliplatin
52.3	0	capecitabine_oxaliplatin
53.05	0	capecitabine_oxaliplatin
54.2	0	capecitabine_oxaliplatin
54.2	0	capecitabine_oxaliplatin
55.7	0	capecitabine_oxaliplatin
56.6	0	capecitabine_oxaliplatin
57.3	0	capecitabine_oxaliplatin
58.35	0	capecitabine_oxaliplatin
59.25	0	capecitabine_oxaliplatin
60.35	0	capecitabine_oxaliplatin
63.3	0	capecitabine_oxaliplatin
65.1	0	capecitabine_oxaliplatin
68.15	0	capecitabine_oxaliplatin
69.8	0	capecitabine_oxaliplatin
78.1	0	capecitabine_oxaliplatin
89	0	capecitabine_oxaliplatin
