## Supplementary data files for "Cancer patient survival can be accurately parameterized, revealing time-dependent therapeutic effects and doubling the precision of small trials": Chronicle_2B.csv

Time	Event	Arm
4.22	1	follow_up_only
13.8	1	follow_up_only
17.3	1	follow_up_only
19.4	1	follow_up_only
31.4	1	follow_up_only
32.7	1	follow_up_only
39.4	1	follow_up_only
4.07	0	follow_up_only
8.005	0	follow_up_only
13.35	0	follow_up_only
14.65	0	follow_up_only
15.95	0	follow_up_only
17.35	0	follow_up_only
18.65	0	follow_up_only
19.95	0	follow_up_only
21.4	0	follow_up_only
22.7	0	follow_up_only
25.1	0	follow_up_only
26.4	0	follow_up_only
27.6	0	follow_up_only
28.8	0	follow_up_only
29.95	0	follow_up_only
31.2	0	follow_up_only
32.4	0	follow_up_only
33.55	0	follow_up_only
34.75	0	follow_up_only
36.95	0	follow_up_only
37.95	0	follow_up_only
39.15	0	follow_up_only
39.95	0	follow_up_only
41	0	follow_up_only
41.95	0	follow_up_only
42.95	0	follow_up_only
43.95	0	follow_up_only
44.95	0	follow_up_only
46	0	follow_up_only
46.95	0	follow_up_only
48.85	0	follow_up_only
49.7	0	follow_up_only
50.55	0	follow_up_only
51.45	0	follow_up_only
52.25	0	follow_up_only
53.15	0	follow_up_only
53.95	0	follow_up_only
54.85	0	follow_up_only
55.8	0	follow_up_only
56.55	0	follow_up_only
57.45	0	follow_up_only
58.25	0	follow_up_only
59.15	0	follow_up_only
62.95	0	follow_up_only
65.95	0	follow_up_only
68.95	0	follow_up_only
73.95	0	follow_up_only
75.95	0	follow_up_only
77.95	0	follow_up_only
79.95	0	follow_up_only
81.95	0	follow_up_only
89.85	0	follow_up_only
2.03	1	capecitabine_oxaliplatin
25.4	1	capecitabine_oxaliplatin
25.6	1	capecitabine_oxaliplatin
30.5	1	capecitabine_oxaliplatin
33.6	1	capecitabine_oxaliplatin
36.4	1	capecitabine_oxaliplatin
46.7	1	capecitabine_oxaliplatin
50.4	1	capecitabine_oxaliplatin
1.54	0	capecitabine_oxaliplatin
4.53	0	capecitabine_oxaliplatin
6	0	capecitabine_oxaliplatin
7.63	0	capecitabine_oxaliplatin
10.035	0	capecitabine_oxaliplatin
15.9	0	capecitabine_oxaliplatin
19.9	0	capecitabine_oxaliplatin
25.1	0	capecitabine_oxaliplatin
26.05	0	capecitabine_oxaliplatin
26.65	0	capecitabine_oxaliplatin
28.05	0	capecitabine_oxaliplatin
29.05	0	capecitabine_oxaliplatin
29.7	0	capecitabine_oxaliplatin
31.45	0	capecitabine_oxaliplatin
32.2	0	capecitabine_oxaliplatin
33	0	capecitabine_oxaliplatin
34.15	0	capecitabine_oxaliplatin
35.15	0	capecitabine_oxaliplatin
37.65	0	capecitabine_oxaliplatin
39.2	0	capecitabine_oxaliplatin
40.65	0	capecitabine_oxaliplatin
42.35	0	capecitabine_oxaliplatin
43.8	0	capecitabine_oxaliplatin
45.45	0	capecitabine_oxaliplatin
46.85	0	capecitabine_oxaliplatin
49.35	0	capecitabine_oxaliplatin
50.2	0	capecitabine_oxaliplatin
50.95	0	capecitabine_oxaliplatin
51.85	0	capecitabine_oxaliplatin
52.6	0	capecitabine_oxaliplatin
53.45	0	capecitabine_oxaliplatin
54.25	0	capecitabine_oxaliplatin
55.1	0	capecitabine_oxaliplatin
55.95	0	capecitabine_oxaliplatin
56.75	0	capecitabine_oxaliplatin
57.6	0	capecitabine_oxaliplatin
58.45	0	capecitabine_oxaliplatin
59.25	0	capecitabine_oxaliplatin
61.75	0	capecitabine_oxaliplatin
63.45	0	capecitabine_oxaliplatin
65.15	0	capecitabine_oxaliplatin
66.85	0	capecitabine_oxaliplatin
68.55	0	capecitabine_oxaliplatin
70.25	0	capecitabine_oxaliplatin
77.95	0	capecitabine_oxaliplatin
88.65	0	capecitabine_oxaliplatin
