## Supplementary data files for "Cancer patient survival can be accurately parameterized, revealing time-dependent therapeutic effects and doubling the precision of small trials": CLEOPATRA_2A.csv

Time	Event	Arm
0.329	1	pertuzumab
0.329	1	pertuzumab
0.602	1	pertuzumab
0.889	1	pertuzumab
1.52	1	pertuzumab
1.81	1	pertuzumab
2.46	1	pertuzumab
2.79	1	pertuzumab
3.13	1	pertuzumab
3.4	1	pertuzumab
4.51	1	pertuzumab
5.26	1	pertuzumab
6.49	1	pertuzumab
6.72	1	pertuzumab
7.06	1	pertuzumab
7.78	1	pertuzumab
8.33	1	pertuzumab
8.92	1	pertuzumab
9.62	1	pertuzumab
10	1	pertuzumab
10.3	1	pertuzumab
11.1	1	pertuzumab
11.5	1	pertuzumab
11.8	1	pertuzumab
11.9	1	pertuzumab
12.2	1	pertuzumab
12.3	1	pertuzumab
12.4	1	pertuzumab
12.6	1	pertuzumab
12.8	1	pertuzumab
13.1	1	pertuzumab
13.5	1	pertuzumab
13.8	1	pertuzumab
14.2	1	pertuzumab
14.3	1	pertuzumab
14.4	1	pertuzumab
14.7	1	pertuzumab
14.8	1	pertuzumab
14.9	1	pertuzumab
15.1	1	pertuzumab
15.2	1	pertuzumab
15.3	1	pertuzumab
15.4	1	pertuzumab
15.5	1	pertuzumab
15.7	1	pertuzumab
15.9	1	pertuzumab
16	1	pertuzumab
16.3	1	pertuzumab
16.7	1	pertuzumab
16.9	1	pertuzumab
17.1	1	pertuzumab
17.3	1	pertuzumab
17.4	1	pertuzumab
17.5	1	pertuzumab
17.6	1	pertuzumab
17.7	1	pertuzumab
18	1	pertuzumab
18.1	1	pertuzumab
18.3	1	pertuzumab
18.7	1	pertuzumab
19.1	1	pertuzumab
19.2	1	pertuzumab
19.5	1	pertuzumab
19.8	1	pertuzumab
20.7	1	pertuzumab
21.2	1	pertuzumab
21.4	1	pertuzumab
21.5	1	pertuzumab
21.7	1	pertuzumab
21.9	1	pertuzumab
22	1	pertuzumab
22.3	1	pertuzumab
22.6	1	pertuzumab
22.7	1	pertuzumab
23	1	pertuzumab
23.4	1	pertuzumab
23.6	1	pertuzumab
24.1	1	pertuzumab
24.5	1	pertuzumab
24.8	1	pertuzumab
25.1	1	pertuzumab
25.1	1	pertuzumab
25.2	1	pertuzumab
25.3	1	pertuzumab
25.4	1	pertuzumab
25.5	1	pertuzumab
25.6	1	pertuzumab
25.7	1	pertuzumab
25.9	1	pertuzumab
26.1	1	pertuzumab
26.3	1	pertuzumab
26.5	1	pertuzumab
26.6	1	pertuzumab
26.8	1	pertuzumab
27.1	1	pertuzumab
27.3	1	pertuzumab
27.6	1	pertuzumab
28.7	1	pertuzumab
29.1	1	pertuzumab
29.4	1	pertuzumab
29.6	1	pertuzumab
30	1	pertuzumab
30.5	1	pertuzumab
31	1	pertuzumab
31.6	1	pertuzumab
31.9	1	pertuzumab
32.1	1	pertuzumab
32.3	1	pertuzumab
33.1	1	pertuzumab
33.6	1	pertuzumab
34.6	1	pertuzumab
34.9	1	pertuzumab
35.1	1	pertuzumab
35.2	1	pertuzumab
35.2	1	pertuzumab
35.3	1	pertuzumab
35.4	1	pertuzumab
35.5	1	pertuzumab
35.7	1	pertuzumab
35.9	1	pertuzumab
36	1	pertuzumab
36.2	1	pertuzumab
36.4	1	pertuzumab
36.6	1	pertuzumab
37.1	1	pertuzumab
37.3	1	pertuzumab
37.5	1	pertuzumab
37.6	1	pertuzumab
37.9	1	pertuzumab
38.5	1	pertuzumab
39.3	1	pertuzumab
39.6	1	pertuzumab
39.8	1	pertuzumab
40	1	pertuzumab
40.3	1	pertuzumab
40.7	1	pertuzumab
41.1	1	pertuzumab
41.3	1	pertuzumab
41.5	1	pertuzumab
41.8	1	pertuzumab
42	1	pertuzumab
42.1	1	pertuzumab
42.6	1	pertuzumab
43.2	1	pertuzumab
43.8	1	pertuzumab
44.4	1	pertuzumab
45	1	pertuzumab
45.4	1	pertuzumab
45.9	1	pertuzumab
46.3	1	pertuzumab
46.7	1	pertuzumab
47.2	1	pertuzumab
47.7	1	pertuzumab
49.2	1	pertuzumab
49.5	1	pertuzumab
49.7	1	pertuzumab
49.9	1	pertuzumab
50.1	1	pertuzumab
50.5	1	pertuzumab
50.8	1	pertuzumab
51.1	1	pertuzumab
54.7	1	pertuzumab
56	1	pertuzumab
56.8	1	pertuzumab
60.3	1	pertuzumab
0.746	0	pertuzumab
1.565	0	pertuzumab
2.29	0	pertuzumab
3.095	0	pertuzumab
3.835	0	pertuzumab
4.655	0	pertuzumab
5.38	0	pertuzumab
6.115	0	pertuzumab
6.965	0	pertuzumab
7.685	0	pertuzumab
8.445	0	pertuzumab
9.275	0	pertuzumab
11.15	0	pertuzumab
12.25	0	pertuzumab
13.35	0	pertuzumab
14.45	0	pertuzumab
15.55	0	pertuzumab
16.65	0	pertuzumab
17.75	0	pertuzumab
18.85	0	pertuzumab
20.75	0	pertuzumab
21.45	0	pertuzumab
22.15	0	pertuzumab
22.85	0	pertuzumab
23.55	0	pertuzumab
24.25	0	pertuzumab
24.95	0	pertuzumab
25.75	0	pertuzumab
26.45	0	pertuzumab
27.15	0	pertuzumab
27.85	0	pertuzumab
28.55	0	pertuzumab
29.25	0	pertuzumab
30.95	0	pertuzumab
31.85	0	pertuzumab
32.75	0	pertuzumab
33.65	0	pertuzumab
34.55	0	pertuzumab
35.45	0	pertuzumab
36.35	0	pertuzumab
37.25	0	pertuzumab
38.15	0	pertuzumab
39.05	0	pertuzumab
40.15	0	pertuzumab
40.25	0	pertuzumab
40.35	0	pertuzumab
40.45	0	pertuzumab
40.55	0	pertuzumab
40.65	0	pertuzumab
40.75	0	pertuzumab
40.85	0	pertuzumab
40.95	0	pertuzumab
41.05	0	pertuzumab
41.2	0	pertuzumab
41.2	0	pertuzumab
41.35	0	pertuzumab
41.45	0	pertuzumab
41.55	0	pertuzumab
41.65	0	pertuzumab
41.75	0	pertuzumab
41.85	0	pertuzumab
41.95	0	pertuzumab
42.05	0	pertuzumab
42.15	0	pertuzumab
42.25	0	pertuzumab
42.35	0	pertuzumab
42.45	0	pertuzumab
42.55	0	pertuzumab
42.65	0	pertuzumab
42.75	0	pertuzumab
42.85	0	pertuzumab
42.95	0	pertuzumab
43.05	0	pertuzumab
43.15	0	pertuzumab
43.25	0	pertuzumab
43.35	0	pertuzumab
43.45	0	pertuzumab
43.55	0	pertuzumab
43.65	0	pertuzumab
43.75	0	pertuzumab
43.85	0	pertuzumab
43.95	0	pertuzumab
44.05	0	pertuzumab
44.15	0	pertuzumab
44.25	0	pertuzumab
44.35	0	pertuzumab
44.45	0	pertuzumab
44.6	0	pertuzumab
44.6	0	pertuzumab
44.75	0	pertuzumab
44.85	0	pertuzumab
44.95	0	pertuzumab
45.05	0	pertuzumab
45.15	0	pertuzumab
45.25	0	pertuzumab
45.35	0	pertuzumab
45.45	0	pertuzumab
45.55	0	pertuzumab
45.65	0	pertuzumab
45.75	0	pertuzumab
45.85	0	pertuzumab
45.95	0	pertuzumab
46.05	0	pertuzumab
46.15	0	pertuzumab
46.25	0	pertuzumab
46.35	0	pertuzumab
46.45	0	pertuzumab
46.6	0	pertuzumab
46.6	0	pertuzumab
46.75	0	pertuzumab
46.85	0	pertuzumab
46.95	0	pertuzumab
47.1	0	pertuzumab
47.1	0	pertuzumab
47.25	0	pertuzumab
47.35	0	pertuzumab
47.45	0	pertuzumab
47.55	0	pertuzumab
47.65	0	pertuzumab
47.75	0	pertuzumab
47.85	0	pertuzumab
47.95	0	pertuzumab
48.05	0	pertuzumab
48.15	0	pertuzumab
48.25	0	pertuzumab
48.35	0	pertuzumab
48.45	0	pertuzumab
48.55	0	pertuzumab
48.65	0	pertuzumab
48.75	0	pertuzumab
48.85	0	pertuzumab
48.95	0	pertuzumab
49.05	0	pertuzumab
49.15	0	pertuzumab
49.25	0	pertuzumab
49.35	0	pertuzumab
49.45	0	pertuzumab
49.6	0	pertuzumab
49.6	0	pertuzumab
49.75	0	pertuzumab
49.85	0	pertuzumab
50.15	0	pertuzumab
50.3	0	pertuzumab
50.45	0	pertuzumab
50.55	0	pertuzumab
50.75	0	pertuzumab
50.85	0	pertuzumab
50.95	0	pertuzumab
51.15	0	pertuzumab
51.25	0	pertuzumab
51.45	0	pertuzumab
51.55	0	pertuzumab
51.75	0	pertuzumab
51.85	0	pertuzumab
51.95	0	pertuzumab
52.15	0	pertuzumab
52.25	0	pertuzumab
52.45	0	pertuzumab
52.55	0	pertuzumab
52.75	0	pertuzumab
52.85	0	pertuzumab
52.95	0	pertuzumab
53.15	0	pertuzumab
53.25	0	pertuzumab
53.45	0	pertuzumab
53.55	0	pertuzumab
53.75	0	pertuzumab
53.85	0	pertuzumab
53.95	0	pertuzumab
54.15	0	pertuzumab
54.25	0	pertuzumab
54.45	0	pertuzumab
54.55	0	pertuzumab
54.75	0	pertuzumab
54.85	0	pertuzumab
54.95	0	pertuzumab
55.15	0	pertuzumab
55.25	0	pertuzumab
55.45	0	pertuzumab
55.55	0	pertuzumab
55.75	0	pertuzumab
55.85	0	pertuzumab
55.95	0	pertuzumab
56.15	0	pertuzumab
56.25	0	pertuzumab
56.45	0	pertuzumab
56.55	0	pertuzumab
56.75	0	pertuzumab
56.85	0	pertuzumab
56.95	0	pertuzumab
57.15	0	pertuzumab
57.25	0	pertuzumab
57.45	0	pertuzumab
57.55	0	pertuzumab
57.75	0	pertuzumab
57.85	0	pertuzumab
57.95	0	pertuzumab
58.15	0	pertuzumab
58.25	0	pertuzumab
58.45	0	pertuzumab
58.55	0	pertuzumab
58.75	0	pertuzumab
58.85	0	pertuzumab
58.95	0	pertuzumab
59.15	0	pertuzumab
59.25	0	pertuzumab
59.45	0	pertuzumab
59.55	0	pertuzumab
59.75	0	pertuzumab
59.85	0	pertuzumab
60.35	0	pertuzumab
60.75	0	pertuzumab
61.15	0	pertuzumab
61.45	0	pertuzumab
61.85	0	pertuzumab
62.25	0	pertuzumab
62.55	0	pertuzumab
62.95	0	pertuzumab
63.35	0	pertuzumab
63.75	0	pertuzumab
64.05	0	pertuzumab
64.45	0	pertuzumab
64.85	0	pertuzumab
65.15	0	pertuzumab
65.55	0	pertuzumab
65.95	0	pertuzumab
66.25	0	pertuzumab
66.65	0	pertuzumab
67.05	0	pertuzumab
67.45	0	pertuzumab
67.75	0	pertuzumab
68.15	0	pertuzumab
68.55	0	pertuzumab
68.85	0	pertuzumab
69.25	0	pertuzumab
69.65	0	pertuzumab
70.15	0	pertuzumab
0.597	1	control
0.597	1	control
0.597	1	control
0.768	1	control
1.02	1	control
1.02	1	control
1.02	1	control
1.28	1	control
2.39	1	control
2.73	1	control
2.73	1	control
3.75	1	control
4.52	1	control
4.86	1	control
5.97	1	control
6.23	1	control
6.57	1	control
6.57	1	control
7.59	1	control
7.59	1	control
7.93	1	control
7.93	1	control
8.36	1	control
8.58	1	control
8.58	1	control
8.58	1	control
9	1	control
9	1	control
9	1	control
9.28	1	control
9.43	1	control
9.47	1	control
9.65	1	control
9.65	1	control
9.77	1	control
9.9	1	control
9.95	1	control
10.5	1	control
10.8	1	control
11	1	control
11.4	1	control
11.6	1	control
11.8	1	control
12	1	control
12.3	1	control
12.5	1	control
12.7	1	control
13	1	control
13.2	1	control
13.3	1	control
13.6	1	control
13.8	1	control
13.9	1	control
14	1	control
14.1	1	control
14.2	1	control
14.3	1	control
14.4	1	control
14.6	1	control
14.8	1	control
15.2	1	control
15.5	1	control
15.8	1	control
16.4	1	control
16.8	1	control
17	1	control
17	1	control
17.1	1	control
17.2	1	control
17.2	1	control
17.3	1	control
17.5	1	control
17.7	1	control
17.7	1	control
17.8	1	control
18	1	control
18.2	1	control
18.7	1	control
19.1	1	control
19.2	1	control
19.4	1	control
19.5	1	control
19.6	1	control
19.6	1	control
19.7	1	control
19.8	1	control
19.9	1	control
20.2	1	control
20.4	1	control
20.6	1	control
20.7	1	control
20.8	1	control
20.9	1	control
21	1	control
21.1	1	control
21.3	1	control
21.5	1	control
21.6	1	control
21.7	1	control
21.9	1	control
21.9	1	control
22	1	control
22.1	1	control
22.2	1	control
22.2	1	control
22.4	1	control
22.5	1	control
22.6	1	control
22.9	1	control
23.1	1	control
23.3	1	control
23.6	1	control
23.9	1	control
24.3	1	control
24.8	1	control
25.2	1	control
25.3	1	control
25.4	1	control
25.6	1	control
25.7	1	control
26	1	control
26.4	1	control
26.6	1	control
26.9	1	control
27.1	1	control
27.4	1	control
27.7	1	control
28	1	control
28.1	1	control
28.3	1	control
28.4	1	control
28.6	1	control
28.9	1	control
29	1	control
29.2	1	control
29.4	1	control
29.7	1	control
29.8	1	control
30.1	1	control
30.3	1	control
30.5	1	control
30.8	1	control
31.2	1	control
31.5	1	control
31.6	1	control
31.8	1	control
32	1	control
32.3	1	control
32.6	1	control
32.9	1	control
33.1	1	control
33.3	1	control
33.4	1	control
33.5	1	control
33.6	1	control
33.8	1	control
34	1	control
34.7	1	control
34.9	1	control
35.2	1	control
35.2	1	control
35.2	1	control
35.3	1	control
35.5	1	control
35.7	1	control
36	1	control
36.2	1	control
36.6	1	control
36.7	1	control
37	1	control
37.1	1	control
37.2	1	control
37.3	1	control
37.9	1	control
38.5	1	control
38.9	1	control
39.4	1	control
39.7	1	control
39.8	1	control
40.1	1	control
40.5	1	control
40.8	1	control
41	1	control
41.3	1	control
41.6	1	control
41.8	1	control
42.1	1	control
42.6	1	control
43.8	1	control
44.5	1	control
44.8	1	control
45.1	1	control
46	1	control
46.5	1	control
46.8	1	control
47	1	control
47.5	1	control
48.7	1	control
48.9	1	control
49.2	1	control
49.4	1	control
49.9	1	control
50.2	1	control
51.4	1	control
52.1	1	control
52.4	1	control
52.6	1	control
53.2	1	control
53.7	1	control
54.1	1	control
54.7	1	control
55.6	1	control
57.3	1	control
62.1	1	control
63.7	1	control
63.9	1	control
0.469	0	control
0.894	0	control
1.41	0	control
2.135	0	control
2.56	0	control
2.945	0	control
3.33	0	control
3.965	0	control
4.35	0	control
4.99	0	control
5.585	0	control
6.1	0	control
6.485	0	control
7.08	0	control
7.505	0	control
8.015	0	control
8.51	0	control
8.79	0	control
9.5	0	control
10.85	0	control
11.65	0	control
12.4	0	control
13.35	0	control
14.15	0	control
14.95	0	control
15.85	0	control
16.65	0	control
17.45	0	control
18.35	0	control
19.15	0	control
21.15	0	control
22.25	0	control
23.35	0	control
24.45	0	control
25.55	0	control
26.65	0	control
27.75	0	control
28.8	0	control
31	0	control
31.85	0	control
32.75	0	control
33.65	0	control
34.55	0	control
35.45	0	control
36.35	0	control
37.25	0	control
38.15	0	control
39.05	0	control
40.15	0	control
40.3	0	control
40.45	0	control
40.6	0	control
40.75	0	control
40.95	0	control
41.05	0	control
41.25	0	control
41.35	0	control
41.55	0	control
41.65	0	control
41.85	0	control
41.95	0	control
42.15	0	control
42.25	0	control
42.45	0	control
42.55	0	control
42.75	0	control
42.85	0	control
43.05	0	control
43.15	0	control
43.3	0	control
43.45	0	control
43.65	0	control
43.75	0	control
43.95	0	control
44.05	0	control
44.25	0	control
44.35	0	control
44.55	0	control
44.65	0	control
44.85	0	control
44.95	0	control
45.2	0	control
45.35	0	control
45.45	0	control
45.65	0	control
45.75	0	control
45.95	0	control
46.05	0	control
46.25	0	control
46.35	0	control
46.6	0	control
46.6	0	control
46.9	0	control
46.9	0	control
47.15	0	control
47.25	0	control
47.45	0	control
47.55	0	control
47.75	0	control
47.85	0	control
48.05	0	control
48.15	0	control
48.35	0	control
48.45	0	control
48.65	0	control
48.8	0	control
48.95	0	control
49.05	0	control
49.25	0	control
49.35	0	control
49.55	0	control
49.65	0	control
49.85	0	control
50.15	0	control
50.35	0	control
50.55	0	control
50.65	0	control
50.85	0	control
51.05	0	control
51.25	0	control
51.35	0	control
51.55	0	control
51.75	0	control
51.85	0	control
52.05	0	control
52.25	0	control
52.45	0	control
52.55	0	control
52.75	0	control
52.95	0	control
53.15	0	control
53.25	0	control
53.45	0	control
53.65	0	control
53.75	0	control
53.95	0	control
54.15	0	control
54.35	0	control
54.45	0	control
54.65	0	control
54.85	0	control
54.95	0	control
55.15	0	control
55.35	0	control
55.55	0	control
55.65	0	control
55.85	0	control
56.05	0	control
56.25	0	control
56.35	0	control
56.55	0	control
56.75	0	control
56.85	0	control
57.05	0	control
57.25	0	control
57.45	0	control
57.55	0	control
57.75	0	control
57.95	0	control
58.15	0	control
58.25	0	control
58.45	0	control
58.65	0	control
58.75	0	control
58.95	0	control
59.15	0	control
59.35	0	control
59.45	0	control
59.65	0	control
59.85	0	control
60.45	0	control
60.95	0	control
61.45	0	control
61.95	0	control
62.35	0	control
62.85	0	control
63.35	0	control
63.8	0	control
64.25	0	control
64.7	0	control
65.25	0	control
65.75	0	control
66.15	0	control
66.65	0	control
67.15	0	control
67.65	0	control
68.05	0	control
68.55	0	control
69.05	0	control
69.55	0	control
