## Supplementary data files for "Cancer patient survival can be accurately parameterized, revealing time-dependent therapeutic effects and doubling the precision of small trials": CLEOPATRA_3A.csv

Time	Event	Arm
0.579	1	pertuzumab
1.16	1	pertuzumab
1.52	1	pertuzumab
1.67	1	pertuzumab
1.9	1	pertuzumab
1.98	1	pertuzumab
2.04	1	pertuzumab
2.07	1	pertuzumab
2.11	1	pertuzumab
2.16	1	pertuzumab
2.16	1	pertuzumab
2.19	1	pertuzumab
2.2	1	pertuzumab
2.22	1	pertuzumab
2.22	1	pertuzumab
2.22	1	pertuzumab
2.24	1	pertuzumab
2.43	1	pertuzumab
2.43	1	pertuzumab
2.43	1	pertuzumab
2.58	1	pertuzumab
2.71	1	pertuzumab
2.89	1	pertuzumab
3.25	1	pertuzumab
3.54	1	pertuzumab
3.7	1	pertuzumab
3.78	1	pertuzumab
3.98	1	pertuzumab
4.05	1	pertuzumab
4.14	1	pertuzumab
4.18	1	pertuzumab
4.21	1	pertuzumab
4.24	1	pertuzumab
4.27	1	pertuzumab
4.35	1	pertuzumab
4.38	1	pertuzumab
4.44	1	pertuzumab
4.47	1	pertuzumab
4.49	1	pertuzumab
4.49	1	pertuzumab
4.51	1	pertuzumab
4.51	1	pertuzumab
4.55	1	pertuzumab
4.67	1	pertuzumab
4.91	1	pertuzumab
5.1	1	pertuzumab
5.36	1	pertuzumab
5.86	1	pertuzumab
6.02	1	pertuzumab
6.09	1	pertuzumab
6.22	1	pertuzumab
6.26	1	pertuzumab
6.34	1	pertuzumab
6.38	1	pertuzumab
6.38	1	pertuzumab
6.4	1	pertuzumab
6.4	1	pertuzumab
6.4	1	pertuzumab
6.41	1	pertuzumab
6.47	1	pertuzumab
6.55	1	pertuzumab
6.63	1	pertuzumab
6.84	1	pertuzumab
7.69	1	pertuzumab
8	1	pertuzumab
8.34	1	pertuzumab
8.37	1	pertuzumab
8.37	1	pertuzumab
8.37	1	pertuzumab
8.37	1	pertuzumab
8.37	1	pertuzumab
8.37	1	pertuzumab
8.37	1	pertuzumab
8.37	1	pertuzumab
8.39	1	pertuzumab
8.39	1	pertuzumab
8.39	1	pertuzumab
8.39	1	pertuzumab
8.39	1	pertuzumab
8.39	1	pertuzumab
8.39	1	pertuzumab
8.39	1	pertuzumab
8.55	1	pertuzumab
8.55	1	pertuzumab
8.55	1	pertuzumab
8.63	1	pertuzumab
8.72	1	pertuzumab
8.86	1	pertuzumab
8.93	1	pertuzumab
9.02	1	pertuzumab
9.16	1	pertuzumab
9.26	1	pertuzumab
9.4	1	pertuzumab
9.77	1	pertuzumab
10.3	1	pertuzumab
10.4	1	pertuzumab
10.4	1	pertuzumab
10.4	1	pertuzumab
10.4	1	pertuzumab
10.4	1	pertuzumab
10.4	1	pertuzumab
10.4	1	pertuzumab
10.4	1	pertuzumab
10.4	1	pertuzumab
10.4	1	pertuzumab
10.4	1	pertuzumab
10.4	1	pertuzumab
10.5	1	pertuzumab
10.5	1	pertuzumab
10.5	1	pertuzumab
10.5	1	pertuzumab
10.5	1	pertuzumab
10.5	1	pertuzumab
10.5	1	pertuzumab
10.5	1	pertuzumab
10.5	1	pertuzumab
10.5	1	pertuzumab
10.5	1	pertuzumab
10.6	1	pertuzumab
10.7	1	pertuzumab
10.9	1	pertuzumab
11.1	1	pertuzumab
11.3	1	pertuzumab
11.3	1	pertuzumab
11.4	1	pertuzumab
11.4	1	pertuzumab
11.5	1	pertuzumab
12.3	1	pertuzumab
12.5	1	pertuzumab
12.5	1	pertuzumab
12.5	1	pertuzumab
12.6	1	pertuzumab
12.6	1	pertuzumab
12.6	1	pertuzumab
12.6	1	pertuzumab
12.7	1	pertuzumab
12.7	1	pertuzumab
12.8	1	pertuzumab
12.8	1	pertuzumab
12.9	1	pertuzumab
12.9	1	pertuzumab
13	1	pertuzumab
14.2	1	pertuzumab
14.4	1	pertuzumab
14.4	1	pertuzumab
14.5	1	pertuzumab
14.5	1	pertuzumab
14.5	1	pertuzumab
14.5	1	pertuzumab
14.5	1	pertuzumab
14.5	1	pertuzumab
14.6	1	pertuzumab
14.6	1	pertuzumab
14.6	1	pertuzumab
14.6	1	pertuzumab
14.6	1	pertuzumab
14.6	1	pertuzumab
14.7	1	pertuzumab
15.3	1	pertuzumab
15.5	1	pertuzumab
15.7	1	pertuzumab
15.8	1	pertuzumab
16	1	pertuzumab
16.2	1	pertuzumab
16.3	1	pertuzumab
16.4	1	pertuzumab
16.5	1	pertuzumab
16.6	1	pertuzumab
16.6	1	pertuzumab
16.7	1	pertuzumab
16.8	1	pertuzumab
16.9	1	pertuzumab
16.9	1	pertuzumab
17	1	pertuzumab
17.2	1	pertuzumab
17.8	1	pertuzumab
17.9	1	pertuzumab
18.1	1	pertuzumab
18.4	1	pertuzumab
18.6	1	pertuzumab
18.6	1	pertuzumab
18.6	1	pertuzumab
18.6	1	pertuzumab
18.7	1	pertuzumab
18.7	1	pertuzumab
18.7	1	pertuzumab
18.7	1	pertuzumab
18.8	1	pertuzumab
18.8	1	pertuzumab
19	1	pertuzumab
19.3	1	pertuzumab
19.5	1	pertuzumab
19.6	1	pertuzumab
19.7	1	pertuzumab
20.1	1	pertuzumab
20.6	1	pertuzumab
20.7	1	pertuzumab
20.7	1	pertuzumab
20.8	1	pertuzumab
20.8	1	pertuzumab
20.9	1	pertuzumab
21	1	pertuzumab
21.2	1	pertuzumab
21.6	1	pertuzumab
21.6	1	pertuzumab
21.8	1	pertuzumab
21.9	1	pertuzumab
22	1	pertuzumab
22.1	1	pertuzumab
22.3	1	pertuzumab
22.6	1	pertuzumab
22.8	1	pertuzumab
22.8	1	pertuzumab
23	1	pertuzumab
23.1	1	pertuzumab
23.2	1	pertuzumab
23.3	1	pertuzumab
23.5	1	pertuzumab
24.2	1	pertuzumab
24.3	1	pertuzumab
24.5	1	pertuzumab
24.7	1	pertuzumab
24.8	1	pertuzumab
25	1	pertuzumab
25.3	1	pertuzumab
25.5	1	pertuzumab
25.9	1	pertuzumab
26.3	1	pertuzumab
26.5	1	pertuzumab
26.8	1	pertuzumab
26.9	1	pertuzumab
26.9	1	pertuzumab
27	1	pertuzumab
27.1	1	pertuzumab
27.1	1	pertuzumab
27.2	1	pertuzumab
27.3	1	pertuzumab
27.5	1	pertuzumab
28.8	1	pertuzumab
29	1	pertuzumab
31	1	pertuzumab
31.2	1	pertuzumab
31.3	1	pertuzumab
32.3	1	pertuzumab
32.9	1	pertuzumab
33.2	1	pertuzumab
33.3	1	pertuzumab
33.5	1	pertuzumab
33.5	1	pertuzumab
33.7	1	pertuzumab
33.9	1	pertuzumab
34.9	1	pertuzumab
35.2	1	pertuzumab
35.3	1	pertuzumab
35.8	1	pertuzumab
35.9	1	pertuzumab
36.1	1	pertuzumab
36.5	1	pertuzumab
37.8	1	pertuzumab
38.2	1	pertuzumab
39.8	1	pertuzumab
41.2	1	pertuzumab
41.5	1	pertuzumab
41.9	1	pertuzumab
43.2	1	pertuzumab
43.4	1	pertuzumab
44.1	1	pertuzumab
44.8	1	pertuzumab
45.7	1	pertuzumab
45.9	1	pertuzumab
48.1	1	pertuzumab
49.2	1	pertuzumab
50.9	1	pertuzumab
51.9	1	pertuzumab
52	1	pertuzumab
59.2	1	pertuzumab
0.45	0	pertuzumab
0.776	0	pertuzumab
1.205	0	pertuzumab
1.57	0	pertuzumab
1.995	0	pertuzumab
2.34	0	pertuzumab
2.795	0	pertuzumab
3.21	0	pertuzumab
3.6	0	pertuzumab
4.015	0	pertuzumab
4.4	0	pertuzumab
4.81	0	pertuzumab
5.155	0	pertuzumab
5.58	0	pertuzumab
5.98	0	pertuzumab
6.39	0	pertuzumab
6.795	0	pertuzumab
7.205	0	pertuzumab
7.63	0	pertuzumab
7.965	0	pertuzumab
8.4	0	pertuzumab
8.79	0	pertuzumab
9.18	0	pertuzumab
9.57	0	pertuzumab
11.65	0	pertuzumab
13.35	0	pertuzumab
14.95	0	pertuzumab
16.65	0	pertuzumab
18.3	0	pertuzumab
20.75	0	pertuzumab
21.5	0	pertuzumab
22.35	0	pertuzumab
23.05	0	pertuzumab
23.8	0	pertuzumab
24.65	0	pertuzumab
25.35	0	pertuzumab
26.2	0	pertuzumab
26.95	0	pertuzumab
27.65	0	pertuzumab
28.5	0	pertuzumab
29.25	0	pertuzumab
30.75	0	pertuzumab
31.45	0	pertuzumab
32.15	0	pertuzumab
32.85	0	pertuzumab
33.55	0	pertuzumab
34.25	0	pertuzumab
34.95	0	pertuzumab
35.75	0	pertuzumab
36.45	0	pertuzumab
37.15	0	pertuzumab
37.85	0	pertuzumab
38.55	0	pertuzumab
39.25	0	pertuzumab
40.25	0	pertuzumab
40.45	0	pertuzumab
40.75	0	pertuzumab
40.95	0	pertuzumab
41.25	0	pertuzumab
41.45	0	pertuzumab
41.7	0	pertuzumab
41.95	0	pertuzumab
42.25	0	pertuzumab
42.45	0	pertuzumab
42.75	0	pertuzumab
42.95	0	pertuzumab
43.25	0	pertuzumab
43.45	0	pertuzumab
43.75	0	pertuzumab
43.95	0	pertuzumab
44.3	0	pertuzumab
44.45	0	pertuzumab
44.75	0	pertuzumab
44.95	0	pertuzumab
45.25	0	pertuzumab
45.4	0	pertuzumab
45.75	0	pertuzumab
45.95	0	pertuzumab
46.25	0	pertuzumab
46.45	0	pertuzumab
46.75	0	pertuzumab
46.95	0	pertuzumab
47.25	0	pertuzumab
47.45	0	pertuzumab
47.75	0	pertuzumab
47.95	0	pertuzumab
48.25	0	pertuzumab
48.45	0	pertuzumab
48.75	0	pertuzumab
48.95	0	pertuzumab
49.3	0	pertuzumab
49.45	0	pertuzumab
49.75	0	pertuzumab
50.35	0	pertuzumab
50.75	0	pertuzumab
51.05	0	pertuzumab
51.45	0	pertuzumab
51.75	0	pertuzumab
52.15	0	pertuzumab
52.45	0	pertuzumab
52.85	0	pertuzumab
53.25	0	pertuzumab
53.55	0	pertuzumab
53.95	0	pertuzumab
54.25	0	pertuzumab
54.65	0	pertuzumab
54.95	0	pertuzumab
55.35	0	pertuzumab
55.75	0	pertuzumab
56.05	0	pertuzumab
56.45	0	pertuzumab
56.75	0	pertuzumab
57.15	0	pertuzumab
57.45	0	pertuzumab
57.85	0	pertuzumab
58.25	0	pertuzumab
58.55	0	pertuzumab
58.95	0	pertuzumab
59.25	0	pertuzumab
59.65	0	pertuzumab
60.55	0	pertuzumab
61.15	0	pertuzumab
61.75	0	pertuzumab
62.35	0	pertuzumab
62.95	0	pertuzumab
63.55	0	pertuzumab
0.594	1	control
0.594	1	control
0.594	1	control
0.594	1	control
0.594	1	control
0.932	1	control
1.06	1	control
1.18	1	control
1.33	1	control
1.44	1	control
1.63	1	control
1.65	1	control
2.01	1	control
2.01	1	control
2.01	1	control
2.01	1	control
2.01	1	control
2.01	1	control
2.01	1	control
2.01	1	control
2.01	1	control
2.01	1	control
2.01	1	control
2.01	1	control
2.07	1	control
2.15	1	control
2.41	1	control
2.75	1	control
2.8	1	control
2.94	1	control
3.18	1	control
3.18	1	control
3.31	1	control
3.31	1	control
3.36	1	control
3.42	1	control
3.5	1	control
3.61	1	control
3.71	1	control
3.84	1	control
3.96	1	control
4	1	control
4.1	1	control
4.1	1	control
4.1	1	control
4.1	1	control
4.1	1	control
4.23	1	control
4.23	1	control
4.26	1	control
4.27	1	control
4.28	1	control
4.32	1	control
4.36	1	control
4.39	1	control
4.51	1	control
4.69	1	control
4.78	1	control
4.99	1	control
5.12	1	control
5.36	1	control
5.53	1	control
5.83	1	control
5.88	1	control
6.01	1	control
6.05	1	control
6.08	1	control
6.13	1	control
6.14	1	control
6.15	1	control
6.15	1	control
6.15	1	control
6.16	1	control
6.16	1	control
6.16	1	control
6.17	1	control
6.18	1	control
6.19	1	control
6.2	1	control
6.21	1	control
6.22	1	control
6.23	1	control
6.23	1	control
6.24	1	control
6.25	1	control
6.26	1	control
6.32	1	control
6.32	1	control
6.34	1	control
6.36	1	control
6.39	1	control
6.41	1	control
6.44	1	control
6.46	1	control
6.47	1	control
6.48	1	control
6.5	1	control
6.59	1	control
6.64	1	control
6.76	1	control
6.86	1	control
7.02	1	control
7.21	1	control
7.3	1	control
7.57	1	control
7.78	1	control
8.09	1	control
8.15	1	control
8.17	1	control
8.17	1	control
8.17	1	control
8.17	1	control
8.17	1	control
8.17	1	control
8.19	1	control
8.19	1	control
8.19	1	control
8.19	1	control
8.19	1	control
8.19	1	control
8.2	1	control
8.24	1	control
8.28	1	control
8.28	1	control
8.31	1	control
8.31	1	control
8.31	1	control
8.31	1	control
8.31	1	control
8.31	1	control
8.31	1	control
8.33	1	control
8.33	1	control
8.33	1	control
8.33	1	control
8.33	1	control
8.33	1	control
8.34	1	control
8.39	1	control
8.39	1	control
8.4	1	control
8.43	1	control
8.45	1	control
8.51	1	control
8.58	1	control
8.66	1	control
8.75	1	control
8.85	1	control
8.98	1	control
9.04	1	control
9.17	1	control
9.25	1	control
9.38	1	control
9.63	1	control
10	1	control
10.3	1	control
10.3	1	control
10.3	1	control
10.4	1	control
10.4	1	control
10.4	1	control
10.4	1	control
10.4	1	control
10.4	1	control
10.4	1	control
10.4	1	control
10.4	1	control
10.5	1	control
10.5	1	control
10.5	1	control
10.5	1	control
10.5	1	control
10.5	1	control
10.5	1	control
10.6	1	control
10.7	1	control
10.8	1	control
10.8	1	control
10.9	1	control
11.1	1	control
11.6	1	control
11.8	1	control
12	1	control
12.2	1	control
12.3	1	control
12.4	1	control
12.4	1	control
12.4	1	control
12.4	1	control
12.4	1	control
12.5	1	control
12.5	1	control
12.5	1	control
12.5	1	control
12.5	1	control
12.5	1	control
12.5	1	control
12.6	1	control
12.6	1	control
12.7	1	control
12.8	1	control
12.9	1	control
13	1	control
13.2	1	control
13.3	1	control
13.4	1	control
13.6	1	control
13.7	1	control
13.8	1	control
14.2	1	control
14.2	1	control
14.4	1	control
14.4	1	control
14.4	1	control
14.4	1	control
14.5	1	control
14.5	1	control
14.5	1	control
14.5	1	control
14.5	1	control
14.5	1	control
14.6	1	control
14.6	1	control
14.9	1	control
15.2	1	control
15.4	1	control
15.5	1	control
15.7	1	control
16	1	control
16.2	1	control
16.3	1	control
16.4	1	control
16.5	1	control
16.5	1	control
16.5	1	control
16.5	1	control
16.6	1	control
16.6	1	control
16.6	1	control
16.7	1	control
16.7	1	control
17	1	control
17.6	1	control
17.8	1	control
17.9	1	control
18	1	control
18.3	1	control
18.4	1	control
18.5	1	control
18.6	1	control
18.6	1	control
18.6	1	control
18.7	1	control
18.7	1	control
18.7	1	control
18.8	1	control
19	1	control
19.3	1	control
19.6	1	control
19.9	1	control
20.4	1	control
20.6	1	control
20.7	1	control
20.7	1	control
20.8	1	control
20.8	1	control
21	1	control
21.7	1	control
22.8	1	control
22.9	1	control
22.9	1	control
23	1	control
23.2	1	control
24.2	1	control
24.9	1	control
25.2	1	control
25.6	1	control
26.7	1	control
26.9	1	control
27.2	1	control
27.5	1	control
28.4	1	control
28.5	1	control
28.8	1	control
29	1	control
30.2	1	control
30.5	1	control
30.9	1	control
31.1	1	control
31.2	1	control
31.3	1	control
31.5	1	control
32.2	1	control
33	1	control
33.2	1	control
33.3	1	control
33.4	1	control
33.8	1	control
35.2	1	control
35.9	1	control
36.3	1	control
37.8	1	control
38.8	1	control
45	1	control
45.9	1	control
46.2	1	control
46.3	1	control
46.9	1	control
48.4	1	control
51	1	control
55.5	1	control
58.7	1	control
61.5	1	control
0.3505	0	control
0.654	0	control
1.0275	0	control
1.365	0	control
1.83	0	control
1.83	0	control
2.335	0	control
2.62	0	control
3	0	control
3.345	0	control
3.68	0	control
3.98	0	control
4.34	0	control
4.665	0	control
5.015	0	control
5.32	0	control
5.65	0	control
5.98	0	control
6.33	0	control
6.7	0	control
6.975	0	control
7.32	0	control
7.645	0	control
7.98	0	control
8.335	0	control
8.685	0	control
8.995	0	control
9.315	0	control
9.675	0	control
11.25	0	control
12.45	0	control
13.75	0	control
14.95	0	control
16.25	0	control
17.4	0	control
18.75	0	control
20.95	0	control
21.85	0	control
22.75	0	control
23.65	0	control
24.55	0	control
25.45	0	control
26.35	0	control
27.25	0	control
28.15	0	control
29.05	0	control
31.4	0	control
32.85	0	control
34.25	0	control
35.75	0	control
37.15	0	control
38.55	0	control
40.35	0	control
40.7	0	control
41.15	0	control
41.55	0	control
41.95	0	control
42.35	0	control
42.75	0	control
43.15	0	control
43.55	0	control
43.95	0	control
44.35	0	control
44.75	0	control
45.15	0	control
45.55	0	control
45.95	0	control
46.35	0	control
46.75	0	control
47.15	0	control
47.55	0	control
47.95	0	control
48.35	0	control
48.75	0	control
49.15	0	control
49.55	0	control
50.75	0	control
51.55	0	control
52.35	0	control
53.05	0	control
53.85	0	control
54.65	0	control
55.35	0	control
56.15	0	control
56.95	0	control
57.65	0	control
58.45	0	control
59.25	0	control
60.95	0	control
61.95	0	control
62.95	0	control
63.95	0	control
64.95	0	control
