## Supplementary data files for "Cancer patient survival can be accurately parameterized, revealing time-dependent therapeutic effects and doubling the precision of small trials": COMET1_2A.csv

Time	Event	Arm
0.194	1	Cabozantinib
0.3	1	Cabozantinib
0.329	1	Cabozantinib
0.39	1	Cabozantinib
0.417	1	Cabozantinib
0.494	1	Cabozantinib
0.494	1	Cabozantinib
0.623	1	Cabozantinib
0.623	1	Cabozantinib
0.892	1	Cabozantinib
0.969	1	Cabozantinib
0.988	1	Cabozantinib
1.11	1	Cabozantinib
1.21	1	Cabozantinib
1.27	1	Cabozantinib
1.3	1	Cabozantinib
1.32	1	Cabozantinib
1.34	1	Cabozantinib
1.35	1	Cabozantinib
1.38	1	Cabozantinib
1.38	1	Cabozantinib
1.38	1	Cabozantinib
1.43	1	Cabozantinib
1.52	1	Cabozantinib
1.54	1	Cabozantinib
1.56	1	Cabozantinib
1.65	1	Cabozantinib
1.69	1	Cabozantinib
1.74	1	Cabozantinib
1.81	1	Cabozantinib
1.85	1	Cabozantinib
1.89	1	Cabozantinib
1.92	1	Cabozantinib
2.04	1	Cabozantinib
2.1	1	Cabozantinib
2.18	1	Cabozantinib
2.2	1	Cabozantinib
2.24	1	Cabozantinib
2.24	1	Cabozantinib
2.27	1	Cabozantinib
2.29	1	Cabozantinib
2.32	1	Cabozantinib
2.32	1	Cabozantinib
2.4	1	Cabozantinib
2.4	1	Cabozantinib
2.43	1	Cabozantinib
2.54	1	Cabozantinib
2.57	1	Cabozantinib
2.61	1	Cabozantinib
2.65	1	Cabozantinib
2.7	1	Cabozantinib
2.72	1	Cabozantinib
2.78	1	Cabozantinib
2.78	1	Cabozantinib
2.81	1	Cabozantinib
2.83	1	Cabozantinib
2.88	1	Cabozantinib
2.88	1	Cabozantinib
2.94	1	Cabozantinib
2.94	1	Cabozantinib
3	1	Cabozantinib
3	1	Cabozantinib
3.02	1	Cabozantinib
3.04	1	Cabozantinib
3.07	1	Cabozantinib
3.1	1	Cabozantinib
3.13	1	Cabozantinib
3.16	1	Cabozantinib
3.19	1	Cabozantinib
3.25	1	Cabozantinib
3.25	1	Cabozantinib
3.25	1	Cabozantinib
3.25	1	Cabozantinib
3.28	1	Cabozantinib
3.34	1	Cabozantinib
3.34	1	Cabozantinib
3.34	1	Cabozantinib
3.37	1	Cabozantinib
3.4	1	Cabozantinib
3.44	1	Cabozantinib
3.5	1	Cabozantinib
3.52	1	Cabozantinib
3.57	1	Cabozantinib
3.6	1	Cabozantinib
3.6	1	Cabozantinib
3.62	1	Cabozantinib
3.64	1	Cabozantinib
3.7	1	Cabozantinib
3.7	1	Cabozantinib
3.76	1	Cabozantinib
3.76	1	Cabozantinib
3.79	1	Cabozantinib
3.79	1	Cabozantinib
3.83	1	Cabozantinib
3.83	1	Cabozantinib
3.88	1	Cabozantinib
3.96	1	Cabozantinib
3.99	1	Cabozantinib
4.01	1	Cabozantinib
4.04	1	Cabozantinib
4.12	1	Cabozantinib
4.12	1	Cabozantinib
4.18	1	Cabozantinib
4.2	1	Cabozantinib
4.25	1	Cabozantinib
4.25	1	Cabozantinib
4.29	1	Cabozantinib
4.29	1	Cabozantinib
4.35	1	Cabozantinib
4.35	1	Cabozantinib
4.36	1	Cabozantinib
4.38	1	Cabozantinib
4.4	1	Cabozantinib
4.44	1	Cabozantinib
4.46	1	Cabozantinib
4.48	1	Cabozantinib
4.51	1	Cabozantinib
4.53	1	Cabozantinib
4.55	1	Cabozantinib
4.56	1	Cabozantinib
4.59	1	Cabozantinib
4.59	1	Cabozantinib
4.63	1	Cabozantinib
4.63	1	Cabozantinib
4.65	1	Cabozantinib
4.67	1	Cabozantinib
4.69	1	Cabozantinib
4.74	1	Cabozantinib
4.74	1	Cabozantinib
4.81	1	Cabozantinib
4.87	1	Cabozantinib
4.94	1	Cabozantinib
4.97	1	Cabozantinib
5.01	1	Cabozantinib
5.01	1	Cabozantinib
5.03	1	Cabozantinib
5.05	1	Cabozantinib
5.1	1	Cabozantinib
5.1	1	Cabozantinib
5.12	1	Cabozantinib
5.12	1	Cabozantinib
5.14	1	Cabozantinib
5.16	1	Cabozantinib
5.18	1	Cabozantinib
5.19	1	Cabozantinib
5.2	1	Cabozantinib
5.22	1	Cabozantinib
5.25	1	Cabozantinib
5.28	1	Cabozantinib
5.32	1	Cabozantinib
5.37	1	Cabozantinib
5.42	1	Cabozantinib
5.45	1	Cabozantinib
5.51	1	Cabozantinib
5.57	1	Cabozantinib
5.58	1	Cabozantinib
5.61	1	Cabozantinib
5.63	1	Cabozantinib
5.65	1	Cabozantinib
5.66	1	Cabozantinib
5.67	1	Cabozantinib
5.7	1	Cabozantinib
5.74	1	Cabozantinib
5.74	1	Cabozantinib
5.81	1	Cabozantinib
5.81	1	Cabozantinib
5.82	1	Cabozantinib
5.87	1	Cabozantinib
5.92	1	Cabozantinib
6.01	1	Cabozantinib
6.01	1	Cabozantinib
6.01	1	Cabozantinib
6.01	1	Cabozantinib
6.01	1	Cabozantinib
6.04	1	Cabozantinib
6.07	1	Cabozantinib
6.24	1	Cabozantinib
6.24	1	Cabozantinib
6.24	1	Cabozantinib
6.26	1	Cabozantinib
6.28	1	Cabozantinib
6.28	1	Cabozantinib
6.3	1	Cabozantinib
6.32	1	Cabozantinib
6.34	1	Cabozantinib
6.39	1	Cabozantinib
6.39	1	Cabozantinib
6.39	1	Cabozantinib
6.51	1	Cabozantinib
6.51	1	Cabozantinib
6.59	1	Cabozantinib
6.64	1	Cabozantinib
6.69	1	Cabozantinib
6.75	1	Cabozantinib
6.78	1	Cabozantinib
6.82	1	Cabozantinib
6.82	1	Cabozantinib
6.83	1	Cabozantinib
6.84	1	Cabozantinib
6.85	1	Cabozantinib
6.87	1	Cabozantinib
6.89	1	Cabozantinib
6.9	1	Cabozantinib
6.94	1	Cabozantinib
6.97	1	Cabozantinib
7	1	Cabozantinib
7	1	Cabozantinib
7.01	1	Cabozantinib
7.01	1	Cabozantinib
7.03	1	Cabozantinib
7.05	1	Cabozantinib
7.06	1	Cabozantinib
7.08	1	Cabozantinib
7.09	1	Cabozantinib
7.09	1	Cabozantinib
7.11	1	Cabozantinib
7.13	1	Cabozantinib
7.18	1	Cabozantinib
7.18	1	Cabozantinib
7.24	1	Cabozantinib
7.24	1	Cabozantinib
7.29	1	Cabozantinib
7.31	1	Cabozantinib
7.35	1	Cabozantinib
7.37	1	Cabozantinib
7.4	1	Cabozantinib
7.41	1	Cabozantinib
7.45	1	Cabozantinib
7.45	1	Cabozantinib
7.5	1	Cabozantinib
7.52	1	Cabozantinib
7.57	1	Cabozantinib
7.59	1	Cabozantinib
7.63	1	Cabozantinib
7.65	1	Cabozantinib
7.69	1	Cabozantinib
7.74	1	Cabozantinib
7.84	1	Cabozantinib
7.87	1	Cabozantinib
7.9	1	Cabozantinib
7.9	1	Cabozantinib
7.95	1	Cabozantinib
8	1	Cabozantinib
8.05	1	Cabozantinib
8.05	1	Cabozantinib
8.12	1	Cabozantinib
8.12	1	Cabozantinib
8.12	1	Cabozantinib
8.12	1	Cabozantinib
8.15	1	Cabozantinib
8.24	1	Cabozantinib
8.26	1	Cabozantinib
8.36	1	Cabozantinib
8.39	1	Cabozantinib
8.43	1	Cabozantinib
8.45	1	Cabozantinib
8.53	1	Cabozantinib
8.58	1	Cabozantinib
8.62	1	Cabozantinib
8.64	1	Cabozantinib
8.68	1	Cabozantinib
8.68	1	Cabozantinib
8.71	1	Cabozantinib
8.74	1	Cabozantinib
8.74	1	Cabozantinib
8.82	1	Cabozantinib
8.82	1	Cabozantinib
8.87	1	Cabozantinib
8.87	1	Cabozantinib
8.92	1	Cabozantinib
8.97	1	Cabozantinib
9.02	1	Cabozantinib
9.05	1	Cabozantinib
9.05	1	Cabozantinib
9.12	1	Cabozantinib
9.17	1	Cabozantinib
9.17	1	Cabozantinib
9.21	1	Cabozantinib
9.21	1	Cabozantinib
9.21	1	Cabozantinib
9.21	1	Cabozantinib
9.28	1	Cabozantinib
9.28	1	Cabozantinib
9.28	1	Cabozantinib
9.46	1	Cabozantinib
9.46	1	Cabozantinib
9.46	1	Cabozantinib
9.46	1	Cabozantinib
9.46	1	Cabozantinib
9.55	1	Cabozantinib
9.59	1	Cabozantinib
9.63	1	Cabozantinib
9.63	1	Cabozantinib
9.63	1	Cabozantinib
9.66	1	Cabozantinib
9.66	1	Cabozantinib
9.66	1	Cabozantinib
10	1	Cabozantinib
10	1	Cabozantinib
10	1	Cabozantinib
10	1	Cabozantinib
10.1	1	Cabozantinib
10.1	1	Cabozantinib
10.1	1	Cabozantinib
10.2	1	Cabozantinib
10.2	1	Cabozantinib
10.2	1	Cabozantinib
10.2	1	Cabozantinib
10.2	1	Cabozantinib
10.3	1	Cabozantinib
10.3	1	Cabozantinib
10.4	1	Cabozantinib
10.4	1	Cabozantinib
10.4	1	Cabozantinib
10.5	1	Cabozantinib
10.6	1	Cabozantinib
10.6	1	Cabozantinib
10.6	1	Cabozantinib
10.7	1	Cabozantinib
10.8	1	Cabozantinib
10.9	1	Cabozantinib
10.9	1	Cabozantinib
10.9	1	Cabozantinib
10.9	1	Cabozantinib
11	1	Cabozantinib
11	1	Cabozantinib
11.1	1	Cabozantinib
11.1	1	Cabozantinib
11.1	1	Cabozantinib
11.2	1	Cabozantinib
11.2	1	Cabozantinib
11.2	1	Cabozantinib
11.2	1	Cabozantinib
11.3	1	Cabozantinib
11.3	1	Cabozantinib
11.3	1	Cabozantinib
11.3	1	Cabozantinib
11.3	1	Cabozantinib
11.4	1	Cabozantinib
11.5	1	Cabozantinib
11.5	1	Cabozantinib
11.6	1	Cabozantinib
11.6	1	Cabozantinib
11.7	1	Cabozantinib
11.7	1	Cabozantinib
11.7	1	Cabozantinib
11.8	1	Cabozantinib
11.9	1	Cabozantinib
11.9	1	Cabozantinib
11.9	1	Cabozantinib
12	1	Cabozantinib
12.1	1	Cabozantinib
12.2	1	Cabozantinib
12.2	1	Cabozantinib
12.2	1	Cabozantinib
12.2	1	Cabozantinib
12.3	1	Cabozantinib
12.5	1	Cabozantinib
12.5	1	Cabozantinib
12.5	1	Cabozantinib
12.5	1	Cabozantinib
12.5	1	Cabozantinib
12.8	1	Cabozantinib
12.9	1	Cabozantinib
12.9	1	Cabozantinib
13	1	Cabozantinib
13	1	Cabozantinib
13.4	1	Cabozantinib
13.4	1	Cabozantinib
13.5	1	Cabozantinib
13.5	1	Cabozantinib
13.6	1	Cabozantinib
13.6	1	Cabozantinib
13.6	1	Cabozantinib
13.7	1	Cabozantinib
13.8	1	Cabozantinib
13.8	1	Cabozantinib
13.8	1	Cabozantinib
13.8	1	Cabozantinib
14.1	1	Cabozantinib
14.2	1	Cabozantinib
14.6	1	Cabozantinib
14.6	1	Cabozantinib
14.7	1	Cabozantinib
14.7	1	Cabozantinib
15.1	1	Cabozantinib
15.1	1	Cabozantinib
15.2	1	Cabozantinib
15.5	1	Cabozantinib
15.7	1	Cabozantinib
15.9	1	Cabozantinib
16	1	Cabozantinib
16	1	Cabozantinib
16.1	1	Cabozantinib
16.4	1	Cabozantinib
16.4	1	Cabozantinib
17.2	1	Cabozantinib
17.2	1	Cabozantinib
17.3	1	Cabozantinib
18.2	1	Cabozantinib
18.4	1	Cabozantinib
0.4245	0	Cabozantinib
0.8415	0	Cabozantinib
1.29	0	Cabozantinib
1.705	0	Cabozantinib
2.15	0	Cabozantinib
2.585	0	Cabozantinib
4	0	Cabozantinib
4.99	0	Cabozantinib
6.27	0	Cabozantinib
6.52	0	Cabozantinib
6.765	0	Cabozantinib
7.015	0	Cabozantinib
7.255	0	Cabozantinib
7.51	0	Cabozantinib
7.755	0	Cabozantinib
8.02	0	Cabozantinib
8.285	0	Cabozantinib
8.52	0	Cabozantinib
8.78	0	Cabozantinib
9.035	0	Cabozantinib
9.085	0	Cabozantinib
9.085	0	Cabozantinib
9.085	0	Cabozantinib
9.145	0	Cabozantinib
9.145	0	Cabozantinib
9.19	0	Cabozantinib
9.19	0	Cabozantinib
9.245	0	Cabozantinib
9.245	0	Cabozantinib
9.245	0	Cabozantinib
9.295	0	Cabozantinib
9.315	0	Cabozantinib
9.335	0	Cabozantinib
9.365	0	Cabozantinib
9.39	0	Cabozantinib
9.43	0	Cabozantinib
9.43	0	Cabozantinib
9.43	0	Cabozantinib
9.48	0	Cabozantinib
9.48	0	Cabozantinib
9.525	0	Cabozantinib
9.525	0	Cabozantinib
9.57	0	Cabozantinib
9.57	0	Cabozantinib
9.61	0	Cabozantinib
9.645	0	Cabozantinib
9.645	0	Cabozantinib
9.69	0	Cabozantinib
9.69	0	Cabozantinib
9.765	0	Cabozantinib
9.765	0	Cabozantinib
9.765	0	Cabozantinib
9.765	0	Cabozantinib
9.845	0	Cabozantinib
9.845	0	Cabozantinib
9.845	0	Cabozantinib
9.92	0	Cabozantinib
9.92	0	Cabozantinib
9.92	0	Cabozantinib
9.92	0	Cabozantinib
9.98	0	Cabozantinib
9.98	0	Cabozantinib
10.05	0	Cabozantinib
10.05	0	Cabozantinib
10.05	0	Cabozantinib
10.05	0	Cabozantinib
10.15	0	Cabozantinib
10.15	0	Cabozantinib
10.15	0	Cabozantinib
10.15	0	Cabozantinib
10.25	0	Cabozantinib
10.25	0	Cabozantinib
10.25	0	Cabozantinib
10.25	0	Cabozantinib
10.25	0	Cabozantinib
10.35	0	Cabozantinib
10.35	0	Cabozantinib
10.35	0	Cabozantinib
10.35	0	Cabozantinib
10.45	0	Cabozantinib
10.45	0	Cabozantinib
10.45	0	Cabozantinib
10.45	0	Cabozantinib
10.45	0	Cabozantinib
10.55	0	Cabozantinib
10.55	0	Cabozantinib
10.55	0	Cabozantinib
10.55	0	Cabozantinib
10.65	0	Cabozantinib
10.65	0	Cabozantinib
10.65	0	Cabozantinib
10.65	0	Cabozantinib
10.75	0	Cabozantinib
10.75	0	Cabozantinib
10.75	0	Cabozantinib
10.75	0	Cabozantinib
10.75	0	Cabozantinib
10.85	0	Cabozantinib
10.85	0	Cabozantinib
10.85	0	Cabozantinib
10.85	0	Cabozantinib
10.95	0	Cabozantinib
10.95	0	Cabozantinib
10.95	0	Cabozantinib
10.95	0	Cabozantinib
10.95	0	Cabozantinib
11.05	0	Cabozantinib
11.05	0	Cabozantinib
11.05	0	Cabozantinib
11.05	0	Cabozantinib
11.15	0	Cabozantinib
11.15	0	Cabozantinib
11.15	0	Cabozantinib
11.15	0	Cabozantinib
11.25	0	Cabozantinib
11.25	0	Cabozantinib
11.25	0	Cabozantinib
11.25	0	Cabozantinib
11.25	0	Cabozantinib
11.35	0	Cabozantinib
11.35	0	Cabozantinib
11.35	0	Cabozantinib
11.35	0	Cabozantinib
11.45	0	Cabozantinib
11.45	0	Cabozantinib
11.45	0	Cabozantinib
11.45	0	Cabozantinib
11.45	0	Cabozantinib
11.55	0	Cabozantinib
11.55	0	Cabozantinib
11.55	0	Cabozantinib
11.55	0	Cabozantinib
11.65	0	Cabozantinib
11.65	0	Cabozantinib
11.65	0	Cabozantinib
11.65	0	Cabozantinib
11.75	0	Cabozantinib
11.75	0	Cabozantinib
11.75	0	Cabozantinib
11.75	0	Cabozantinib
11.75	0	Cabozantinib
11.85	0	Cabozantinib
11.85	0	Cabozantinib
11.85	0	Cabozantinib
11.85	0	Cabozantinib
11.95	0	Cabozantinib
11.95	0	Cabozantinib
11.95	0	Cabozantinib
11.95	0	Cabozantinib
12.05	0	Cabozantinib
12.05	0	Cabozantinib
12.15	0	Cabozantinib
12.15	0	Cabozantinib
12.15	0	Cabozantinib
12.25	0	Cabozantinib
12.25	0	Cabozantinib
12.4	0	Cabozantinib
12.4	0	Cabozantinib
12.4	0	Cabozantinib
12.4	0	Cabozantinib
12.4	0	Cabozantinib
12.55	0	Cabozantinib
12.55	0	Cabozantinib
12.55	0	Cabozantinib
12.65	0	Cabozantinib
12.65	0	Cabozantinib
12.75	0	Cabozantinib
12.75	0	Cabozantinib
12.75	0	Cabozantinib
12.85	0	Cabozantinib
12.85	0	Cabozantinib
12.95	0	Cabozantinib
12.95	0	Cabozantinib
12.95	0	Cabozantinib
13.05	0	Cabozantinib
13.05	0	Cabozantinib
13.15	0	Cabozantinib
13.15	0	Cabozantinib
13.15	0	Cabozantinib
13.25	0	Cabozantinib
13.25	0	Cabozantinib
13.35	0	Cabozantinib
13.35	0	Cabozantinib
13.35	0	Cabozantinib
13.45	0	Cabozantinib
13.45	0	Cabozantinib
13.55	0	Cabozantinib
13.55	0	Cabozantinib
13.55	0	Cabozantinib
13.65	0	Cabozantinib
13.65	0	Cabozantinib
13.75	0	Cabozantinib
13.75	0	Cabozantinib
13.75	0	Cabozantinib
13.85	0	Cabozantinib
13.85	0	Cabozantinib
13.95	0	Cabozantinib
13.95	0	Cabozantinib
13.95	0	Cabozantinib
14.05	0	Cabozantinib
14.05	0	Cabozantinib
14.15	0	Cabozantinib
14.15	0	Cabozantinib
14.15	0	Cabozantinib
14.25	0	Cabozantinib
14.25	0	Cabozantinib
14.35	0	Cabozantinib
14.35	0	Cabozantinib
14.35	0	Cabozantinib
14.45	0	Cabozantinib
14.45	0	Cabozantinib
14.55	0	Cabozantinib
14.55	0	Cabozantinib
14.55	0	Cabozantinib
14.65	0	Cabozantinib
14.65	0	Cabozantinib
14.75	0	Cabozantinib
14.75	0	Cabozantinib
14.75	0	Cabozantinib
14.85	0	Cabozantinib
14.85	0	Cabozantinib
14.95	0	Cabozantinib
14.95	0	Cabozantinib
15.05	0	Cabozantinib
15.15	0	Cabozantinib
15.15	0	Cabozantinib
15.25	0	Cabozantinib
15.35	0	Cabozantinib
15.35	0	Cabozantinib
15.45	0	Cabozantinib
15.6	0	Cabozantinib
15.6	0	Cabozantinib
15.6	0	Cabozantinib
15.75	0	Cabozantinib
15.75	0	Cabozantinib
15.85	0	Cabozantinib
15.95	0	Cabozantinib
15.95	0	Cabozantinib
16.05	0	Cabozantinib
16.15	0	Cabozantinib
16.15	0	Cabozantinib
16.25	0	Cabozantinib
16.35	0	Cabozantinib
16.35	0	Cabozantinib
16.45	0	Cabozantinib
16.55	0	Cabozantinib
16.55	0	Cabozantinib
16.65	0	Cabozantinib
16.75	0	Cabozantinib
16.75	0	Cabozantinib
16.85	0	Cabozantinib
16.95	0	Cabozantinib
16.95	0	Cabozantinib
17.05	0	Cabozantinib
17.15	0	Cabozantinib
17.15	0	Cabozantinib
17.25	0	Cabozantinib
17.35	0	Cabozantinib
17.35	0	Cabozantinib
17.45	0	Cabozantinib
17.55	0	Cabozantinib
17.55	0	Cabozantinib
17.65	0	Cabozantinib
17.75	0	Cabozantinib
17.75	0	Cabozantinib
17.85	0	Cabozantinib
17.95	0	Cabozantinib
18.25	0	Cabozantinib
18.45	0	Cabozantinib
18.65	0	Cabozantinib
18.95	0	Cabozantinib
19.15	0	Cabozantinib
19.35	0	Cabozantinib
19.65	0	Cabozantinib
19.85	0	Cabozantinib
20.05	0	Cabozantinib
20.35	0	Cabozantinib
20.55	0	Cabozantinib
20.75	0	Cabozantinib
21.15	0	Cabozantinib
21.25	0	Cabozantinib
0.703	1	Prednisone
0.703	1	Prednisone
0.821	1	Prednisone
0.821	1	Prednisone
0.881	1	Prednisone
0.969	1	Prednisone
1.11	1	Prednisone
1.27	1	Prednisone
1.32	1	Prednisone
1.35	1	Prednisone
1.38	1	Prednisone
1.43	1	Prednisone
1.54	1	Prednisone
1.65	1	Prednisone
1.74	1	Prednisone
1.85	1	Prednisone
1.92	1	Prednisone
2.03	1	Prednisone
2.03	1	Prednisone
2.03	1	Prednisone
2.15	1	Prednisone
2.15	1	Prednisone
2.2	1	Prednisone
2.2	1	Prednisone
2.25	1	Prednisone
2.25	1	Prednisone
2.26	1	Prednisone
2.29	1	Prednisone
2.41	1	Prednisone
2.47	1	Prednisone
2.54	1	Prednisone
2.6	1	Prednisone
2.65	1	Prednisone
2.82	1	Prednisone
2.84	1	Prednisone
2.86	1	Prednisone
2.89	1	Prednisone
2.89	1	Prednisone
3.13	1	Prednisone
3.13	1	Prednisone
3.52	1	Prednisone
3.52	1	Prednisone
3.52	1	Prednisone
3.52	1	Prednisone
3.52	1	Prednisone
3.52	1	Prednisone
3.52	1	Prednisone
3.53	1	Prednisone
3.55	1	Prednisone
3.57	1	Prednisone
3.62	1	Prednisone
3.68	1	Prednisone
3.72	1	Prednisone
3.8	1	Prednisone
3.83	1	Prednisone
3.84	1	Prednisone
3.87	1	Prednisone
3.87	1	Prednisone
3.89	1	Prednisone
3.9	1	Prednisone
3.93	1	Prednisone
4	1	Prednisone
4.02	1	Prednisone
4.03	1	Prednisone
4.06	1	Prednisone
4.09	1	Prednisone
4.12	1	Prednisone
4.2	1	Prednisone
4.25	1	Prednisone
4.32	1	Prednisone
4.43	1	Prednisone
4.45	1	Prednisone
4.47	1	Prednisone
4.53	1	Prednisone
4.57	1	Prednisone
4.61	1	Prednisone
4.68	1	Prednisone
4.71	1	Prednisone
4.77	1	Prednisone
4.79	1	Prednisone
4.82	1	Prednisone
4.89	1	Prednisone
4.92	1	Prednisone
4.94	1	Prednisone
5.11	1	Prednisone
5.14	1	Prednisone
5.17	1	Prednisone
5.2	1	Prednisone
5.22	1	Prednisone
5.25	1	Prednisone
5.27	1	Prednisone
5.35	1	Prednisone
5.38	1	Prednisone
5.43	1	Prednisone
5.55	1	Prednisone
5.61	1	Prednisone
5.69	1	Prednisone
5.87	1	Prednisone
5.93	1	Prednisone
6.01	1	Prednisone
6.03	1	Prednisone
6.11	1	Prednisone
6.2	1	Prednisone
6.33	1	Prednisone
6.35	1	Prednisone
6.43	1	Prednisone
6.47	1	Prednisone
6.51	1	Prednisone
6.55	1	Prednisone
6.58	1	Prednisone
6.83	1	Prednisone
6.91	1	Prednisone
6.98	1	Prednisone
7.02	1	Prednisone
7.08	1	Prednisone
7.12	1	Prednisone
7.16	1	Prednisone
7.21	1	Prednisone
7.26	1	Prednisone
7.29	1	Prednisone
7.35	1	Prednisone
7.45	1	Prednisone
7.49	1	Prednisone
7.56	1	Prednisone
7.6	1	Prednisone
7.66	1	Prednisone
7.79	1	Prednisone
7.91	1	Prednisone
7.91	1	Prednisone
7.94	1	Prednisone
8	1	Prednisone
8.1	1	Prednisone
8.16	1	Prednisone
8.19	1	Prednisone
8.22	1	Prednisone
8.25	1	Prednisone
8.31	1	Prednisone
8.46	1	Prednisone
8.5	1	Prednisone
8.52	1	Prednisone
8.54	1	Prednisone
8.56	1	Prednisone
8.58	1	Prednisone
8.61	1	Prednisone
8.65	1	Prednisone
8.7	1	Prednisone
8.73	1	Prednisone
8.74	1	Prednisone
8.76	1	Prednisone
8.88	1	Prednisone
8.96	1	Prednisone
9.01	1	Prednisone
9.01	1	Prednisone
9.06	1	Prednisone
9.09	1	Prednisone
9.1	1	Prednisone
9.16	1	Prednisone
9.16	1	Prednisone
9.19	1	Prednisone
9.19	1	Prednisone
9.28	1	Prednisone
9.29	1	Prednisone
9.29	1	Prednisone
9.3	1	Prednisone
9.32	1	Prednisone
9.32	1	Prednisone
9.49	1	Prednisone
9.62	1	Prednisone
9.77	1	Prednisone
9.77	1	Prednisone
10.5	1	Prednisone
10.6	1	Prednisone
10.7	1	Prednisone
10.8	1	Prednisone
10.8	1	Prednisone
10.9	1	Prednisone
11	1	Prednisone
11.1	1	Prednisone
11.4	1	Prednisone
11.5	1	Prednisone
11.5	1	Prednisone
11.5	1	Prednisone
11.6	1	Prednisone
11.7	1	Prednisone
11.8	1	Prednisone
11.8	1	Prednisone
11.9	1	Prednisone
12.1	1	Prednisone
12.2	1	Prednisone
12.3	1	Prednisone
12.3	1	Prednisone
12.7	1	Prednisone
12.7	1	Prednisone
12.8	1	Prednisone
13.2	1	Prednisone
13.2	1	Prednisone
13.3	1	Prednisone
13.3	1	Prednisone
13.5	1	Prednisone
13.6	1	Prednisone
14	1	Prednisone
14.1	1	Prednisone
14.3	1	Prednisone
14.8	1	Prednisone
15	1	Prednisone
15.1	1	Prednisone
15.2	1	Prednisone
16.2	1	Prednisone
16.3	1	Prednisone
16.8	1	Prednisone
1.035	0	Prednisone
2.09	0	Prednisone
4.56	0	Prednisone
6.315	0	Prednisone
6.69	0	Prednisone
6.895	0	Prednisone
7.205	0	Prednisone
7.51	0	Prednisone
7.8	0	Prednisone
8.105	0	Prednisone
8.375	0	Prednisone
8.705	0	Prednisone
9.05	0	Prednisone
9.105	0	Prednisone
9.155	0	Prednisone
9.21	0	Prednisone
9.255	0	Prednisone
9.295	0	Prednisone
9.33	0	Prednisone
9.39	0	Prednisone
9.455	0	Prednisone
9.455	0	Prednisone
9.52	0	Prednisone
9.575	0	Prednisone
9.575	0	Prednisone
9.705	0	Prednisone
9.705	0	Prednisone
9.705	0	Prednisone
9.8	0	Prednisone
9.86	0	Prednisone
9.89	0	Prednisone
9.95	0	Prednisone
9.99	0	Prednisone
10.05	0	Prednisone
10.05	0	Prednisone
10.15	0	Prednisone
10.15	0	Prednisone
10.25	0	Prednisone
10.25	0	Prednisone
10.35	0	Prednisone
10.35	0	Prednisone
10.45	0	Prednisone
10.45	0	Prednisone
10.55	0	Prednisone
10.55	0	Prednisone
10.55	0	Prednisone
10.65	0	Prednisone
10.65	0	Prednisone
10.75	0	Prednisone
10.75	0	Prednisone
10.85	0	Prednisone
10.85	0	Prednisone
10.95	0	Prednisone
10.95	0	Prednisone
11.05	0	Prednisone
11.05	0	Prednisone
11.15	0	Prednisone
11.15	0	Prednisone
11.25	0	Prednisone
11.25	0	Prednisone
11.25	0	Prednisone
11.35	0	Prednisone
11.35	0	Prednisone
11.45	0	Prednisone
11.45	0	Prednisone
11.55	0	Prednisone
11.55	0	Prednisone
11.65	0	Prednisone
11.65	0	Prednisone
11.75	0	Prednisone
11.75	0	Prednisone
11.85	0	Prednisone
11.85	0	Prednisone
11.95	0	Prednisone
11.95	0	Prednisone
12.05	0	Prednisone
12.15	0	Prednisone
12.25	0	Prednisone
12.35	0	Prednisone
12.35	0	Prednisone
12.45	0	Prednisone
12.55	0	Prednisone
12.65	0	Prednisone
12.65	0	Prednisone
12.75	0	Prednisone
12.85	0	Prednisone
12.95	0	Prednisone
12.95	0	Prednisone
13.05	0	Prednisone
13.15	0	Prednisone
13.25	0	Prednisone
13.35	0	Prednisone
13.35	0	Prednisone
13.45	0	Prednisone
13.55	0	Prednisone
13.65	0	Prednisone
13.65	0	Prednisone
13.75	0	Prednisone
13.85	0	Prednisone
13.95	0	Prednisone
13.95	0	Prednisone
14.05	0	Prednisone
14.15	0	Prednisone
14.25	0	Prednisone
14.35	0	Prednisone
14.35	0	Prednisone
14.45	0	Prednisone
14.55	0	Prednisone
14.65	0	Prednisone
14.65	0	Prednisone
14.75	0	Prednisone
14.85	0	Prednisone
14.95	0	Prednisone
15.15	0	Prednisone
15.35	0	Prednisone
15.55	0	Prednisone
15.75	0	Prednisone
15.85	0	Prednisone
16.05	0	Prednisone
16.25	0	Prednisone
16.45	0	Prednisone
16.55	0	Prednisone
16.75	0	Prednisone
16.95	0	Prednisone
17.15	0	Prednisone
17.25	0	Prednisone
17.45	0	Prednisone
17.65	0	Prednisone
17.85	0	Prednisone
18.25	0	Prednisone
18.7	0	Prednisone
19.2	0	Prednisone
19.5	0	Prednisone
19.8	0	Prednisone
20.15	0	Prednisone
20.55	0	Prednisone
