## Supplementary data files for "Cancer patient survival can be accurately parameterized, revealing time-dependent therapeutic effects and doubling the precision of small trials": COMET1_2B.csv

Time	Event	Arm
0.227	1	Cabozantinib
0.316	1	Cabozantinib
0.382	1	Cabozantinib
0.438	1	Cabozantinib
0.438	1	Cabozantinib
0.516	1	Cabozantinib
0.516	1	Cabozantinib
0.627	1	Cabozantinib
0.627	1	Cabozantinib
0.683	1	Cabozantinib
0.683	1	Cabozantinib
1.01	1	Cabozantinib
1.18	1	Cabozantinib
1.23	1	Cabozantinib
1.28	1	Cabozantinib
1.32	1	Cabozantinib
1.35	1	Cabozantinib
1.37	1	Cabozantinib
1.38	1	Cabozantinib
1.42	1	Cabozantinib
1.42	1	Cabozantinib
1.42	1	Cabozantinib
1.43	1	Cabozantinib
1.45	1	Cabozantinib
1.5	1	Cabozantinib
1.55	1	Cabozantinib
1.58	1	Cabozantinib
1.64	1	Cabozantinib
1.75	1	Cabozantinib
1.75	1	Cabozantinib
1.75	1	Cabozantinib
1.77	1	Cabozantinib
1.81	1	Cabozantinib
1.82	1	Cabozantinib
1.87	1	Cabozantinib
1.88	1	Cabozantinib
1.92	1	Cabozantinib
1.97	1	Cabozantinib
1.97	1	Cabozantinib
1.97	1	Cabozantinib
2.1	1	Cabozantinib
2.27	1	Cabozantinib
2.27	1	Cabozantinib
2.34	1	Cabozantinib
2.4	1	Cabozantinib
2.4	1	Cabozantinib
2.4	1	Cabozantinib
2.45	1	Cabozantinib
2.45	1	Cabozantinib
2.45	1	Cabozantinib
2.5	1	Cabozantinib
2.5	1	Cabozantinib
2.56	1	Cabozantinib
2.56	1	Cabozantinib
2.56	1	Cabozantinib
2.58	1	Cabozantinib
2.58	1	Cabozantinib
2.58	1	Cabozantinib
2.59	1	Cabozantinib
2.6	1	Cabozantinib
2.61	1	Cabozantinib
2.62	1	Cabozantinib
2.63	1	Cabozantinib
2.64	1	Cabozantinib
2.65	1	Cabozantinib
2.65	1	Cabozantinib
2.66	1	Cabozantinib
2.66	1	Cabozantinib
2.67	1	Cabozantinib
2.67	1	Cabozantinib
2.68	1	Cabozantinib
2.68	1	Cabozantinib
2.69	1	Cabozantinib
2.69	1	Cabozantinib
2.69	1	Cabozantinib
2.7	1	Cabozantinib
2.7	1	Cabozantinib
2.71	1	Cabozantinib
2.71	1	Cabozantinib
2.71	1	Cabozantinib
2.71	1	Cabozantinib
2.72	1	Cabozantinib
2.72	1	Cabozantinib
2.72	1	Cabozantinib
2.72	1	Cabozantinib
2.73	1	Cabozantinib
2.73	1	Cabozantinib
2.73	1	Cabozantinib
2.74	1	Cabozantinib
2.75	1	Cabozantinib
2.75	1	Cabozantinib
2.75	1	Cabozantinib
2.76	1	Cabozantinib
2.76	1	Cabozantinib
2.76	1	Cabozantinib
2.77	1	Cabozantinib
2.77	1	Cabozantinib
2.78	1	Cabozantinib
2.79	1	Cabozantinib
2.79	1	Cabozantinib
2.8	1	Cabozantinib
2.8	1	Cabozantinib
2.81	1	Cabozantinib
2.81	1	Cabozantinib
2.82	1	Cabozantinib
2.82	1	Cabozantinib
2.83	1	Cabozantinib
2.83	1	Cabozantinib
2.84	1	Cabozantinib
2.84	1	Cabozantinib
2.84	1	Cabozantinib
2.84	1	Cabozantinib
2.84	1	Cabozantinib
2.84	1	Cabozantinib
2.84	1	Cabozantinib
2.85	1	Cabozantinib
2.85	1	Cabozantinib
2.85	1	Cabozantinib
2.85	1	Cabozantinib
2.85	1	Cabozantinib
2.85	1	Cabozantinib
2.85	1	Cabozantinib
2.85	1	Cabozantinib
2.86	1	Cabozantinib
2.86	1	Cabozantinib
2.87	1	Cabozantinib
2.87	1	Cabozantinib
2.88	1	Cabozantinib
2.88	1	Cabozantinib
2.89	1	Cabozantinib
2.9	1	Cabozantinib
2.93	1	Cabozantinib
2.93	1	Cabozantinib
2.95	1	Cabozantinib
2.99	1	Cabozantinib
2.99	1	Cabozantinib
2.99	1	Cabozantinib
3.03	1	Cabozantinib
3.05	1	Cabozantinib
3.05	1	Cabozantinib
3.05	1	Cabozantinib
3.06	1	Cabozantinib
3.07	1	Cabozantinib
3.1	1	Cabozantinib
3.16	1	Cabozantinib
3.16	1	Cabozantinib
3.18	1	Cabozantinib
3.18	1	Cabozantinib
3.25	1	Cabozantinib
3.25	1	Cabozantinib
3.27	1	Cabozantinib
3.31	1	Cabozantinib
3.35	1	Cabozantinib
3.46	1	Cabozantinib
3.52	1	Cabozantinib
3.52	1	Cabozantinib
3.6	1	Cabozantinib
3.68	1	Cabozantinib
3.68	1	Cabozantinib
3.94	1	Cabozantinib
4.07	1	Cabozantinib
4.25	1	Cabozantinib
4.37	1	Cabozantinib
4.37	1	Cabozantinib
4.42	1	Cabozantinib
4.46	1	Cabozantinib
4.49	1	Cabozantinib
4.52	1	Cabozantinib
4.56	1	Cabozantinib
4.63	1	Cabozantinib
4.63	1	Cabozantinib
4.68	1	Cabozantinib
4.73	1	Cabozantinib
4.73	1	Cabozantinib
4.78	1	Cabozantinib
4.81	1	Cabozantinib
4.89	1	Cabozantinib
5.15	1	Cabozantinib
5.15	1	Cabozantinib
5.19	1	Cabozantinib
5.33	1	Cabozantinib
5.33	1	Cabozantinib
5.33	1	Cabozantinib
5.34	1	Cabozantinib
5.35	1	Cabozantinib
5.35	1	Cabozantinib
5.36	1	Cabozantinib
5.37	1	Cabozantinib
5.37	1	Cabozantinib
5.38	1	Cabozantinib
5.38	1	Cabozantinib
5.38	1	Cabozantinib
5.39	1	Cabozantinib
5.4	1	Cabozantinib
5.42	1	Cabozantinib
5.42	1	Cabozantinib
5.44	1	Cabozantinib
5.44	1	Cabozantinib
5.44	1	Cabozantinib
5.44	1	Cabozantinib
5.45	1	Cabozantinib
5.45	1	Cabozantinib
5.45	1	Cabozantinib
5.45	1	Cabozantinib
5.46	1	Cabozantinib
5.46	1	Cabozantinib
5.47	1	Cabozantinib
5.48	1	Cabozantinib
5.49	1	Cabozantinib
5.49	1	Cabozantinib
5.5	1	Cabozantinib
5.5	1	Cabozantinib
5.51	1	Cabozantinib
5.51	1	Cabozantinib
5.52	1	Cabozantinib
5.52	1	Cabozantinib
5.53	1	Cabozantinib
5.53	1	Cabozantinib
5.53	1	Cabozantinib
5.54	1	Cabozantinib
5.54	1	Cabozantinib
5.55	1	Cabozantinib
5.56	1	Cabozantinib
5.56	1	Cabozantinib
5.56	1	Cabozantinib
5.57	1	Cabozantinib
5.57	1	Cabozantinib
5.57	1	Cabozantinib
5.57	1	Cabozantinib
5.58	1	Cabozantinib
5.59	1	Cabozantinib
5.59	1	Cabozantinib
5.59	1	Cabozantinib
5.59	1	Cabozantinib
5.59	1	Cabozantinib
5.59	1	Cabozantinib
5.59	1	Cabozantinib
5.6	1	Cabozantinib
5.6	1	Cabozantinib
5.6	1	Cabozantinib
5.6	1	Cabozantinib
5.6	1	Cabozantinib
5.6	1	Cabozantinib
5.6	1	Cabozantinib
5.6	1	Cabozantinib
5.61	1	Cabozantinib
5.62	1	Cabozantinib
5.62	1	Cabozantinib
5.63	1	Cabozantinib
5.63	1	Cabozantinib
5.64	1	Cabozantinib
5.65	1	Cabozantinib
5.66	1	Cabozantinib
5.66	1	Cabozantinib
5.66	1	Cabozantinib
5.67	1	Cabozantinib
5.67	1	Cabozantinib
5.68	1	Cabozantinib
5.69	1	Cabozantinib
5.7	1	Cabozantinib
5.75	1	Cabozantinib
5.75	1	Cabozantinib
5.78	1	Cabozantinib
5.78	1	Cabozantinib
5.81	1	Cabozantinib
5.83	1	Cabozantinib
5.83	1	Cabozantinib
5.84	1	Cabozantinib
5.85	1	Cabozantinib
5.86	1	Cabozantinib
5.88	1	Cabozantinib
5.91	1	Cabozantinib
5.98	1	Cabozantinib
6.08	1	Cabozantinib
6.08	1	Cabozantinib
6.2	1	Cabozantinib
6.41	1	Cabozantinib
6.47	1	Cabozantinib
6.75	1	Cabozantinib
6.84	1	Cabozantinib
7.04	1	Cabozantinib
7.17	1	Cabozantinib
7.31	1	Cabozantinib
7.79	1	Cabozantinib
7.81	1	Cabozantinib
8.09	1	Cabozantinib
8.09	1	Cabozantinib
8.1	1	Cabozantinib
8.12	1	Cabozantinib
8.14	1	Cabozantinib
8.16	1	Cabozantinib
8.17	1	Cabozantinib
8.17	1	Cabozantinib
8.18	1	Cabozantinib
8.2	1	Cabozantinib
8.23	1	Cabozantinib
8.23	1	Cabozantinib
8.25	1	Cabozantinib
8.28	1	Cabozantinib
8.3	1	Cabozantinib
8.31	1	Cabozantinib
8.32	1	Cabozantinib
8.33	1	Cabozantinib
8.34	1	Cabozantinib
8.35	1	Cabozantinib
8.35	1	Cabozantinib
8.35	1	Cabozantinib
8.36	1	Cabozantinib
8.36	1	Cabozantinib
8.36	1	Cabozantinib
8.37	1	Cabozantinib
8.38	1	Cabozantinib
8.4	1	Cabozantinib
8.4	1	Cabozantinib
8.4	1	Cabozantinib
8.43	1	Cabozantinib
8.44	1	Cabozantinib
8.54	1	Cabozantinib
8.62	1	Cabozantinib
8.62	1	Cabozantinib
8.89	1	Cabozantinib
9	1	Cabozantinib
9.16	1	Cabozantinib
9.72	1	Cabozantinib
9.84	1	Cabozantinib
9.9	1	Cabozantinib
9.93	1	Cabozantinib
9.99	1	Cabozantinib
10.1	1	Cabozantinib
10.4	1	Cabozantinib
10.7	1	Cabozantinib
10.9	1	Cabozantinib
10.9	1	Cabozantinib
10.9	1	Cabozantinib
11	1	Cabozantinib
11	1	Cabozantinib
11	1	Cabozantinib
11	1	Cabozantinib
11	1	Cabozantinib
11.1	1	Cabozantinib
11.1	1	Cabozantinib
11.1	1	Cabozantinib
11.1	1	Cabozantinib
11.2	1	Cabozantinib
11.2	1	Cabozantinib
11.2	1	Cabozantinib
11.2	1	Cabozantinib
11.2	1	Cabozantinib
11.3	1	Cabozantinib
11.7	1	Cabozantinib
12.4	1	Cabozantinib
12.6	1	Cabozantinib
13.7	1	Cabozantinib
13.8	1	Cabozantinib
13.9	1	Cabozantinib
13.9	1	Cabozantinib
14	1	Cabozantinib
16.1	1	Cabozantinib
16.7	1	Cabozantinib
0.01875	0	Cabozantinib
0.01875	0	Cabozantinib
0.09325	0	Cabozantinib
0.09325	0	Cabozantinib
0.09325	0	Cabozantinib
0.09325	0	Cabozantinib
0.09325	0	Cabozantinib
0.09325	0	Cabozantinib
0.09325	0	Cabozantinib
0.188	0	Cabozantinib
0.188	0	Cabozantinib
0.188	0	Cabozantinib
0.188	0	Cabozantinib
0.188	0	Cabozantinib
0.2435	0	Cabozantinib
0.2435	0	Cabozantinib
0.288	0	Cabozantinib
0.288	0	Cabozantinib
0.288	0	Cabozantinib
0.288	0	Cabozantinib
0.349	0	Cabozantinib
0.349	0	Cabozantinib
0.349	0	Cabozantinib
0.349	0	Cabozantinib
0.41	0	Cabozantinib
0.41	0	Cabozantinib
0.41	0	Cabozantinib
0.477	0	Cabozantinib
0.477	0	Cabozantinib
0.477	0	Cabozantinib
0.477	0	Cabozantinib
0.477	0	Cabozantinib
0.5715	0	Cabozantinib
0.5715	0	Cabozantinib
0.5715	0	Cabozantinib
0.5715	0	Cabozantinib
0.5715	0	Cabozantinib
0.5715	0	Cabozantinib
0.5715	0	Cabozantinib
0.655	0	Cabozantinib
0.655	0	Cabozantinib
0.655	0	Cabozantinib
0.655	0	Cabozantinib
0.716	0	Cabozantinib
0.716	0	Cabozantinib
0.716	0	Cabozantinib
0.716	0	Cabozantinib
0.7825	0	Cabozantinib
0.7825	0	Cabozantinib
0.7825	0	Cabozantinib
0.7825	0	Cabozantinib
0.855	0	Cabozantinib
0.855	0	Cabozantinib
0.855	0	Cabozantinib
0.855	0	Cabozantinib
0.855	0	Cabozantinib
0.952	0	Cabozantinib
0.952	0	Cabozantinib
0.952	0	Cabozantinib
0.952	0	Cabozantinib
0.952	0	Cabozantinib
0.952	0	Cabozantinib
0.952	0	Cabozantinib
0.952	0	Cabozantinib
1.03	0	Cabozantinib
1.03	0	Cabozantinib
1.095	0	Cabozantinib
1.095	0	Cabozantinib
1.095	0	Cabozantinib
1.095	0	Cabozantinib
1.095	0	Cabozantinib
1.095	0	Cabozantinib
1.15	0	Cabozantinib
1.17	0	Cabozantinib
1.17	0	Cabozantinib
1.2	0	Cabozantinib
1.2	0	Cabozantinib
1.225	0	Cabozantinib
1.245	0	Cabozantinib
1.26	0	Cabozantinib
1.275	0	Cabozantinib
1.29	0	Cabozantinib
1.305	0	Cabozantinib
1.315	0	Cabozantinib
1.335	0	Cabozantinib
1.36	0	Cabozantinib
1.36	0	Cabozantinib
1.4	0	Cabozantinib
1.4	0	Cabozantinib
1.4	0	Cabozantinib
1.425	0	Cabozantinib
1.445	0	Cabozantinib
1.465	0	Cabozantinib
1.465	0	Cabozantinib
1.49	0	Cabozantinib
1.51	0	Cabozantinib
1.525	0	Cabozantinib
1.54	0	Cabozantinib
1.565	0	Cabozantinib
1.565	0	Cabozantinib
1.61	0	Cabozantinib
1.61	0	Cabozantinib
1.61	0	Cabozantinib
1.61	0	Cabozantinib
1.65	0	Cabozantinib
1.665	0	Cabozantinib
1.71	0	Cabozantinib
1.71	0	Cabozantinib
1.71	0	Cabozantinib
1.71	0	Cabozantinib
1.71	0	Cabozantinib
1.76	0	Cabozantinib
1.78	0	Cabozantinib
1.78	0	Cabozantinib
1.8	0	Cabozantinib
1.825	0	Cabozantinib
1.835	0	Cabozantinib
1.855	0	Cabozantinib
1.865	0	Cabozantinib
1.885	0	Cabozantinib
1.895	0	Cabozantinib
1.91	0	Cabozantinib
1.95	0	Cabozantinib
1.95	0	Cabozantinib
1.95	0	Cabozantinib
1.975	0	Cabozantinib
2.04	0	Cabozantinib
2.04	0	Cabozantinib
2.04	0	Cabozantinib
2.04	0	Cabozantinib
2.04	0	Cabozantinib
2.04	0	Cabozantinib
2.04	0	Cabozantinib
2.14	0	Cabozantinib
2.14	0	Cabozantinib
2.14	0	Cabozantinib
2.14	0	Cabozantinib
2.14	0	Cabozantinib
2.225	0	Cabozantinib
2.225	0	Cabozantinib
2.225	0	Cabozantinib
2.225	0	Cabozantinib
2.225	0	Cabozantinib
2.225	0	Cabozantinib
2.305	0	Cabozantinib
2.305	0	Cabozantinib
2.305	0	Cabozantinib
2.305	0	Cabozantinib
2.305	0	Cabozantinib
2.37	0	Cabozantinib
2.37	0	Cabozantinib
2.37	0	Cabozantinib
2.425	0	Cabozantinib
2.425	0	Cabozantinib
2.425	0	Cabozantinib
2.425	0	Cabozantinib
2.475	0	Cabozantinib
2.475	0	Cabozantinib
2.475	0	Cabozantinib
2.53	0	Cabozantinib
2.53	0	Cabozantinib
2.53	0	Cabozantinib
2.53	0	Cabozantinib
2.57	0	Cabozantinib
2.595	0	Cabozantinib
2.605	0	Cabozantinib
2.625	0	Cabozantinib
2.635	0	Cabozantinib
2.655	0	Cabozantinib
2.665	0	Cabozantinib
2.685	0	Cabozantinib
2.705	0	Cabozantinib
2.715	0	Cabozantinib
2.735	0	Cabozantinib
2.745	0	Cabozantinib
2.765	0	Cabozantinib
2.775	0	Cabozantinib
2.795	0	Cabozantinib
2.815	0	Cabozantinib
2.825	0	Cabozantinib
2.845	0	Cabozantinib
2.855	0	Cabozantinib
2.875	0	Cabozantinib
2.885	0	Cabozantinib
2.915	0	Cabozantinib
2.915	0	Cabozantinib
2.94	0	Cabozantinib
2.97	0	Cabozantinib
2.97	0	Cabozantinib
2.97	0	Cabozantinib
3.01	0	Cabozantinib
3.01	0	Cabozantinib
3.075	0	Cabozantinib
3.13	0	Cabozantinib
3.17	0	Cabozantinib
3.215	0	Cabozantinib
3.255	0	Cabozantinib
3.3	0	Cabozantinib
3.345	0	Cabozantinib
3.415	0	Cabozantinib
3.415	0	Cabozantinib
3.49	0	Cabozantinib
3.56	0	Cabozantinib
3.56	0	Cabozantinib
3.645	0	Cabozantinib
3.645	0	Cabozantinib
3.72	0	Cabozantinib
3.79	0	Cabozantinib
3.79	0	Cabozantinib
3.88	0	Cabozantinib
3.88	0	Cabozantinib
4.005	0	Cabozantinib
4.005	0	Cabozantinib
4.005	0	Cabozantinib
4.085	0	Cabozantinib
4.18	0	Cabozantinib
4.18	0	Cabozantinib
4.18	0	Cabozantinib
4.275	0	Cabozantinib
4.335	0	Cabozantinib
4.335	0	Cabozantinib
4.395	0	Cabozantinib
4.44	0	Cabozantinib
4.495	0	Cabozantinib
4.53	0	Cabozantinib
4.595	0	Cabozantinib
4.595	0	Cabozantinib
4.655	0	Cabozantinib
4.705	0	Cabozantinib
4.755	0	Cabozantinib
4.815	0	Cabozantinib
4.845	0	Cabozantinib
4.925	0	Cabozantinib
4.925	0	Cabozantinib
4.985	0	Cabozantinib
5.04	0	Cabozantinib
5.11	0	Cabozantinib
5.11	0	Cabozantinib
5.18	0	Cabozantinib
5.26	0	Cabozantinib
5.26	0	Cabozantinib
5.26	0	Cabozantinib
5.365	0	Cabozantinib
5.405	0	Cabozantinib
5.455	0	Cabozantinib
5.495	0	Cabozantinib
5.545	0	Cabozantinib
5.585	0	Cabozantinib
5.635	0	Cabozantinib
5.685	0	Cabozantinib
5.725	0	Cabozantinib
5.765	0	Cabozantinib
5.82	0	Cabozantinib
5.865	0	Cabozantinib
5.9	0	Cabozantinib
5.95	0	Cabozantinib
6.1	0	Cabozantinib
6.155	0	Cabozantinib
6.23	0	Cabozantinib
6.33	0	Cabozantinib
6.44	0	Cabozantinib
6.53	0	Cabozantinib
6.585	0	Cabozantinib
6.67	0	Cabozantinib
6.715	0	Cabozantinib
6.83	0	Cabozantinib
6.92	0	Cabozantinib
6.97	0	Cabozantinib
7.085	0	Cabozantinib
7.13	0	Cabozantinib
7.21	0	Cabozantinib
7.335	0	Cabozantinib
7.465	0	Cabozantinib
7.465	0	Cabozantinib
7.58	0	Cabozantinib
7.67	0	Cabozantinib
7.74	0	Cabozantinib
7.83	0	Cabozantinib
7.995	0	Cabozantinib
7.995	0	Cabozantinib
7.995	0	Cabozantinib
8.165	0	Cabozantinib
8.245	0	Cabozantinib
8.335	0	Cabozantinib
8.415	0	Cabozantinib
8.505	0	Cabozantinib
8.6	0	Cabozantinib
8.655	0	Cabozantinib
8.75	0	Cabozantinib
8.835	0	Cabozantinib
8.905	0	Cabozantinib
9.145	0	Cabozantinib
9.28	0	Cabozantinib
9.415	0	Cabozantinib
9.53	0	Cabozantinib
9.715	0	Cabozantinib
9.855	0	Cabozantinib
9.995	0	Cabozantinib
10.15	0	Cabozantinib
10.25	0	Cabozantinib
10.45	0	Cabozantinib
10.55	0	Cabozantinib
10.75	0	Cabozantinib
10.85	0	Cabozantinib
10.95	0	Cabozantinib
11.15	0	Cabozantinib
11.25	0	Cabozantinib
11.45	0	Cabozantinib
11.55	0	Cabozantinib
11.75	0	Cabozantinib
11.85	0	Cabozantinib
12.55	0	Cabozantinib
13.15	0	Cabozantinib
13.75	0	Cabozantinib
14.35	0	Cabozantinib
15.45	0	Cabozantinib
15.95	0	Cabozantinib
16.4	0	Cabozantinib
17	0	Cabozantinib
17.45	0	Cabozantinib
18.95	0	Cabozantinib
19.95	0	Cabozantinib
21.25	0	Cabozantinib
0.414	1	Prednisone
0.824	1	Prednisone
0.824	1	Prednisone
0.956	1	Prednisone
1.1	1	Prednisone
1.1	1	Prednisone
1.22	1	Prednisone
1.28	1	Prednisone
1.28	1	Prednisone
1.34	1	Prednisone
1.34	1	Prednisone
1.47	1	Prednisone
1.47	1	Prednisone
1.48	1	Prednisone
1.57	1	Prednisone
1.66	1	Prednisone
1.7	1	Prednisone
1.7	1	Prednisone
1.78	1	Prednisone
1.8	1	Prednisone
1.8	1	Prednisone
1.82	1	Prednisone
1.88	1	Prednisone
1.91	1	Prednisone
1.91	1	Prednisone
1.92	1	Prednisone
1.95	1	Prednisone
1.96	1	Prednisone
1.97	1	Prednisone
1.99	1	Prednisone
2.19	1	Prednisone
2.19	1	Prednisone
2.19	1	Prednisone
2.19	1	Prednisone
2.19	1	Prednisone
2.28	1	Prednisone
2.28	1	Prednisone
2.29	1	Prednisone
2.43	1	Prednisone
2.43	1	Prednisone
2.43	1	Prednisone
2.43	1	Prednisone
2.43	1	Prednisone
2.46	1	Prednisone
2.49	1	Prednisone
2.51	1	Prednisone
2.53	1	Prednisone
2.54	1	Prednisone
2.55	1	Prednisone
2.57	1	Prednisone
2.58	1	Prednisone
2.6	1	Prednisone
2.61	1	Prednisone
2.61	1	Prednisone
2.61	1	Prednisone
2.61	1	Prednisone
2.61	1	Prednisone
2.62	1	Prednisone
2.62	1	Prednisone
2.62	1	Prednisone
2.62	1	Prednisone
2.62	1	Prednisone
2.62	1	Prednisone
2.63	1	Prednisone
2.64	1	Prednisone
2.64	1	Prednisone
2.64	1	Prednisone
2.64	1	Prednisone
2.65	1	Prednisone
2.65	1	Prednisone
2.65	1	Prednisone
2.65	1	Prednisone
2.67	1	Prednisone
2.67	1	Prednisone
2.67	1	Prednisone
2.67	1	Prednisone
2.68	1	Prednisone
2.68	1	Prednisone
2.68	1	Prednisone
2.7	1	Prednisone
2.71	1	Prednisone
2.71	1	Prednisone
2.72	1	Prednisone
2.72	1	Prednisone
2.72	1	Prednisone
2.73	1	Prednisone
2.74	1	Prednisone
2.74	1	Prednisone
2.74	1	Prednisone
2.75	1	Prednisone
2.75	1	Prednisone
2.75	1	Prednisone
2.77	1	Prednisone
2.77	1	Prednisone
2.77	1	Prednisone
2.78	1	Prednisone
2.78	1	Prednisone
2.78	1	Prednisone
2.79	1	Prednisone
2.79	1	Prednisone
2.8	1	Prednisone
2.8	1	Prednisone
2.8	1	Prednisone
2.8	1	Prednisone
2.8	1	Prednisone
2.8	1	Prednisone
2.81	1	Prednisone
2.81	1	Prednisone
2.81	1	Prednisone
2.81	1	Prednisone
2.81	1	Prednisone
2.82	1	Prednisone
2.83	1	Prednisone
2.83	1	Prednisone
2.83	1	Prednisone
2.83	1	Prednisone
2.83	1	Prednisone
2.83	1	Prednisone
2.83	1	Prednisone
2.83	1	Prednisone
2.83	1	Prednisone
2.83	1	Prednisone
2.84	1	Prednisone
2.84	1	Prednisone
2.84	1	Prednisone
2.84	1	Prednisone
2.84	1	Prednisone
2.84	1	Prednisone
2.84	1	Prednisone
2.84	1	Prednisone
2.84	1	Prednisone
2.84	1	Prednisone
2.85	1	Prednisone
2.86	1	Prednisone
2.87	1	Prednisone
2.87	1	Prednisone
2.87	1	Prednisone
2.87	1	Prednisone
2.88	1	Prednisone
2.88	1	Prednisone
2.88	1	Prednisone
2.88	1	Prednisone
2.88	1	Prednisone
2.89	1	Prednisone
2.89	1	Prednisone
2.9	1	Prednisone
2.9	1	Prednisone
2.9	1	Prednisone
2.91	1	Prednisone
2.92	1	Prednisone
2.93	1	Prednisone
2.94	1	Prednisone
2.94	1	Prednisone
2.95	1	Prednisone
3.08	1	Prednisone
3.08	1	Prednisone
3.08	1	Prednisone
3.08	1	Prednisone
3.11	1	Prednisone
3.21	1	Prednisone
3.49	1	Prednisone
3.84	1	Prednisone
4	1	Prednisone
4	1	Prednisone
4.05	1	Prednisone
4.09	1	Prednisone
4.2	1	Prednisone
4.39	1	Prednisone
4.74	1	Prednisone
5.12	1	Prednisone
5.19	1	Prednisone
5.28	1	Prednisone
5.33	1	Prednisone
5.36	1	Prednisone
5.4	1	Prednisone
5.42	1	Prednisone
5.43	1	Prednisone
5.44	1	Prednisone
5.45	1	Prednisone
5.51	1	Prednisone
5.53	1	Prednisone
5.54	1	Prednisone
5.55	1	Prednisone
5.55	1	Prednisone
5.55	1	Prednisone
5.56	1	Prednisone
5.56	1	Prednisone
5.56	1	Prednisone
5.58	1	Prednisone
5.59	1	Prednisone
5.6	1	Prednisone
5.62	1	Prednisone
5.63	1	Prednisone
5.64	1	Prednisone
5.69	1	Prednisone
5.73	1	Prednisone
5.78	1	Prednisone
5.91	1	Prednisone
6.18	1	Prednisone
6.28	1	Prednisone
6.58	1	Prednisone
8.22	1	Prednisone
8.26	1	Prednisone
8.31	1	Prednisone
8.33	1	Prednisone
8.38	1	Prednisone
8.43	1	Prednisone
8.6	1	Prednisone
8.6	1	Prednisone
10.3	1	Prednisone
11.5	1	Prednisone
0.0162	0	Prednisone
0.0837	0	Prednisone
0.0837	0	Prednisone
0.0837	0	Prednisone
0.1935	0	Prednisone
0.1935	0	Prednisone
0.1935	0	Prednisone
0.1935	0	Prednisone
0.2815	0	Prednisone
0.2815	0	Prednisone
0.3625	0	Prednisone
0.3625	0	Prednisone
0.3625	0	Prednisone
0.465	0	Prednisone
0.465	0	Prednisone
0.465	0	Prednisone
0.465	0	Prednisone
0.5675	0	Prednisone
0.5675	0	Prednisone
0.5675	0	Prednisone
0.6775	0	Prednisone
0.6775	0	Prednisone
0.6775	0	Prednisone
0.6775	0	Prednisone
0.78	0	Prednisone
0.78	0	Prednisone
0.78	0	Prednisone
0.89	0	Prednisone
0.89	0	Prednisone
0.89	0	Prednisone
0.89	0	Prednisone
1.028	0	Prednisone
1.028	0	Prednisone
1.028	0	Prednisone
1.028	0	Prednisone
1.028	0	Prednisone
1.16	0	Prednisone
1.16	0	Prednisone
1.16	0	Prednisone
1.16	0	Prednisone
1.25	0	Prednisone
1.25	0	Prednisone
1.31	0	Prednisone
1.31	0	Prednisone
1.39	0	Prednisone
1.39	0	Prednisone
1.39	0	Prednisone
1.39	0	Prednisone
1.455	0	Prednisone
1.525	0	Prednisone
1.525	0	Prednisone
1.525	0	Prednisone
1.615	0	Prednisone
1.615	0	Prednisone
1.615	0	Prednisone
1.68	0	Prednisone
1.74	0	Prednisone
1.74	0	Prednisone
1.74	0	Prednisone
1.79	0	Prednisone
1.835	0	Prednisone
1.855	0	Prednisone
1.895	0	Prednisone
1.915	0	Prednisone
1.945	0	Prednisone
1.975	0	Prednisone
2.09	0	Prednisone
2.09	0	Prednisone
2.09	0	Prednisone
2.09	0	Prednisone
2.09	0	Prednisone
2.09	0	Prednisone
2.09	0	Prednisone
2.205	0	Prednisone
2.25	0	Prednisone
2.25	0	Prednisone
2.365	0	Prednisone
2.365	0	Prednisone
2.365	0	Prednisone
2.365	0	Prednisone
2.365	0	Prednisone
2.45	0	Prednisone
2.485	0	Prednisone
2.515	0	Prednisone
2.545	0	Prednisone
2.575	0	Prednisone
2.605	0	Prednisone
2.635	0	Prednisone
2.66	0	Prednisone
2.695	0	Prednisone
2.725	0	Prednisone
2.755	0	Prednisone
2.785	0	Prednisone
2.815	0	Prednisone
2.845	0	Prednisone
2.875	0	Prednisone
2.905	0	Prednisone
2.935	0	Prednisone
3.02	0	Prednisone
3.02	0	Prednisone
3.02	0	Prednisone
3.02	0	Prednisone
3.325	0	Prednisone
3.325	0	Prednisone
3.565	0	Prednisone
3.72	0	Prednisone
3.9	0	Prednisone
4.055	0	Prednisone
4.21	0	Prednisone
4.365	0	Prednisone
4.525	0	Prednisone
4.7	0	Prednisone
4.905	0	Prednisone
5.02	0	Prednisone
5.185	0	Prednisone
5.355	0	Prednisone
5.515	0	Prednisone
5.675	0	Prednisone
5.83	0	Prednisone
6.3	0	Prednisone
6.595	0	Prednisone
6.895	0	Prednisone
7.195	0	Prednisone
7.495	0	Prednisone
7.79	0	Prednisone
8.135	0	Prednisone
8.39	0	Prednisone
8.69	0	Prednisone
9.795	0	Prednisone
10.4	0	Prednisone
11.25	0	Prednisone
12.75	0	Prednisone
13.45	0	Prednisone
14.25	0	Prednisone
15.75	0	Prednisone
