## Supplementary data files for "Cancer patient survival can be accurately parameterized, revealing time-dependent therapeutic effects and doubling the precision of small trials": CONCEPT_1A.csv

Time	Event	Arm
0.416	1	co
0.475	1	co
0.475	1	co
0.537	1	co
0.537	1	co
0.76	1	co
1.18	1	co
1.42	1	co
1.83	1	co
1.99	1	co
2.03	1	co
2.11	1	co
2.19	1	co
2.54	1	co
2.54	1	co
2.54	1	co
2.54	1	co
2.54	1	co
2.83	1	co
2.85	1	co
2.85	1	co
3.03	1	co
3.3	1	co
3.44	1	co
3.66	1	co
3.72	1	co
3.73	1	co
3.73	1	co
3.74	1	co
3.78	1	co
3.79	1	co
3.99	1	co
4.09	1	co
4.15	1	co
4.24	1	co
4.27	1	co
4.57	1	co
4.63	1	co
4.9	1	co
5.01	1	co
5.1	1	co
5.55	1	co
5.6	1	co
5.6	1	co
5.61	1	co
5.97	1	co
6.01	1	co
6.03	1	co
6.1	1	co
6.12	1	co
6.3	1	co
6.43	1	co
6.53	1	co
6.54	1	co
6.55	1	co
6.79	1	co
7.25	1	co
7.44	1	co
7.83	1	co
7.85	1	co
7.88	1	co
8.35	1	co
11.2	1	co
11.9	1	co
13.1	1	co
2.49	0	co
5.495	0	co
15.25	0	co
0.574	1	io
0.956	1	io
0.956	1	io
0.956	1	io
0.956	1	io
1.65	1	io
1.93	1	io
1.93	1	io
1.93	1	io
1.93	1	io
2.12	1	io
2.12	1	io
2.12	1	io
2.52	1	io
2.52	1	io
3.29	1	io
3.61	1	io
4	1	io
4	1	io
4.26	1	io
4.26	1	io
4.26	1	io
4.35	1	io
4.35	1	io
4.71	1	io
4.71	1	io
4.71	1	io
5.11	1	io
5.11	1	io
5.65	1	io
5.65	1	io
5.65	1	io
5.65	1	io
5.65	1	io
5.65	1	io
5.88	1	io
5.88	1	io
6.03	1	io
6.53	1	io
6.53	1	io
6.87	1	io
6.87	1	io
7.12	1	io
7.46	1	io
7.46	1	io
7.46	1	io
7.82	1	io
7.82	1	io
8	1	io
8.29	1	io
8.47	1	io
8.9	1	io
9.1	1	io
9.41	1	io
9.78	1	io
9.98	1	io
9.98	1	io
11.1	1	io
12.1	1	io
13.4	1	io
13.5	1	io
14	1	io
0.5385	0	io
3.51	0	io
11.45	0	io
12.35	0	io
12.65	0	io
13.45	0	io
14.35	0	io
14.65	0	io
16	0	io
