## Supplementary data files for "Cancer patient survival can be accurately parameterized, revealing time-dependent therapeutic effects and doubling the precision of small trials": CONCUR_2A.csv

Time	Event	Arm
0.539	1	regorafenib
0.815	1	regorafenib
1.72	1	regorafenib
1.73	1	regorafenib
2.07	1	regorafenib
2.33	1	regorafenib
2.34	1	regorafenib
2.62	1	regorafenib
2.64	1	regorafenib
2.89	1	regorafenib
2.95	1	regorafenib
2.96	1	regorafenib
3.01	1	regorafenib
3.17	1	regorafenib
3.19	1	regorafenib
3.32	1	regorafenib
3.38	1	regorafenib
3.39	1	regorafenib
3.54	1	regorafenib
3.79	1	regorafenib
4.05	1	regorafenib
4.08	1	regorafenib
4.22	1	regorafenib
4.24	1	regorafenib
4.31	1	regorafenib
4.32	1	regorafenib
4.39	1	regorafenib
4.49	1	regorafenib
4.67	1	regorafenib
4.69	1	regorafenib
4.9	1	regorafenib
4.94	1	regorafenib
5	1	regorafenib
5.02	1	regorafenib
5.07	1	regorafenib
5.09	1	regorafenib
5.19	1	regorafenib
5.21	1	regorafenib
5.27	1	regorafenib
5.32	1	regorafenib
5.34	1	regorafenib
5.51	1	regorafenib
5.61	1	regorafenib
5.79	1	regorafenib
5.91	1	regorafenib
5.93	1	regorafenib
5.98	1	regorafenib
5.98	1	regorafenib
6	1	regorafenib
6.18	1	regorafenib
6.2	1	regorafenib
6.32	1	regorafenib
6.4	1	regorafenib
6.41	1	regorafenib
6.65	1	regorafenib
6.76	1	regorafenib
7.18	1	regorafenib
7.34	1	regorafenib
7.35	1	regorafenib
7.42	1	regorafenib
7.52	1	regorafenib
8.08	1	regorafenib
8.19	1	regorafenib
8.21	1	regorafenib
8.34	1	regorafenib
8.37	1	regorafenib
8.65	1	regorafenib
8.76	1	regorafenib
8.78	1	regorafenib
8.91	1	regorafenib
8.96	1	regorafenib
8.97	1	regorafenib
9.01	1	regorafenib
9.04	1	regorafenib
9.29	1	regorafenib
9.31	1	regorafenib
9.66	1	regorafenib
9.66	1	regorafenib
9.71	1	regorafenib
9.96	1	regorafenib
9.98	1	regorafenib
10.6	1	regorafenib
11.1	1	regorafenib
11.2	1	regorafenib
11.9	1	regorafenib
12.3	1	regorafenib
12.4	1	regorafenib
12.5	1	regorafenib
13.2	1	regorafenib
13.3	1	regorafenib
13.5	1	regorafenib
13.9	1	regorafenib
14.1	1	regorafenib
14.6	1	regorafenib
14.7	1	regorafenib
14.9	1	regorafenib
1.005	0	regorafenib
2.675	0	regorafenib
3.335	0	regorafenib
6.995	0	regorafenib
10.45	0	regorafenib
10.65	0	regorafenib
10.95	0	regorafenib
11.35	0	regorafenib
11.7	0	regorafenib
12.2	0	regorafenib
12.35	0	regorafenib
12.55	0	regorafenib
12.8	0	regorafenib
12.8	0	regorafenib
13.05	0	regorafenib
13.25	0	regorafenib
13.35	0	regorafenib
13.55	0	regorafenib
13.7	0	regorafenib
14	0	regorafenib
14.25	0	regorafenib
14.4	0	regorafenib
14.4	0	regorafenib
14.55	0	regorafenib
14.65	0	regorafenib
14.75	0	regorafenib
14.85	0	regorafenib
15	0	regorafenib
15.15	0	regorafenib
15.25	0	regorafenib
15.35	0	regorafenib
15.45	0	regorafenib
16	0	regorafenib
16	0	regorafenib
16	0	regorafenib
16	0	regorafenib
16	0	regorafenib
16	0	regorafenib
16	0	regorafenib
16	0	regorafenib
1.14	1	placebo
1.19	1	placebo
1.26	1	placebo
1.86	1	placebo
1.91	1	placebo
2.21	1	placebo
2.46	1	placebo
2.47	1	placebo
2.51	1	placebo
2.56	1	placebo
2.58	1	placebo
2.68	1	placebo
2.76	1	placebo
2.82	1	placebo
2.84	1	placebo
2.88	1	placebo
3.01	1	placebo
3.04	1	placebo
3.21	1	placebo
3.32	1	placebo
3.43	1	placebo
3.73	1	placebo
3.86	1	placebo
4.05	1	placebo
4.61	1	placebo
4.76	1	placebo
4.8	1	placebo
4.84	1	placebo
4.97	1	placebo
5.26	1	placebo
5.43	1	placebo
5.52	1	placebo
6.15	1	placebo
6.24	1	placebo
6.26	1	placebo
6.58	1	placebo
6.61	1	placebo
6.67	1	placebo
6.69	1	placebo
7.04	1	placebo
7.27	1	placebo
7.54	1	placebo
7.84	1	placebo
7.86	1	placebo
7.89	1	placebo
8.02	1	placebo
8.2	1	placebo
8.59	1	placebo
8.63	1	placebo
8.69	1	placebo
8.83	1	placebo
8.93	1	placebo
9.11	1	placebo
10.4	1	placebo
10.7	1	placebo
11	1	placebo
11.1	1	placebo
12.4	1	placebo
13.3	1	placebo
13.4	1	placebo
13.9	1	placebo
14.9	1	placebo
15	1	placebo
4.995	0	placebo
12.65	0	placebo
13.35	0	placebo
14.95	0	placebo
16	0	placebo
