## Supplementary data files for "Cancer patient survival can be accurately parameterized, revealing time-dependent therapeutic effects and doubling the precision of small trials": CONCUR_3A.csv

Time	Event	Arm
0.187	1	regorafenib
0.453	1	regorafenib
0.596	1	regorafenib
0.754	1	regorafenib
0.896	1	regorafenib
0.943	1	regorafenib
1.15	1	regorafenib
1.32	1	regorafenib
1.33	1	regorafenib
1.51	1	regorafenib
1.51	1	regorafenib
1.51	1	regorafenib
1.52	1	regorafenib
1.52	1	regorafenib
1.56	1	regorafenib
1.59	1	regorafenib
1.64	1	regorafenib
1.64	1	regorafenib
1.64	1	regorafenib
1.64	1	regorafenib
1.66	1	regorafenib
1.66	1	regorafenib
1.66	1	regorafenib
1.66	1	regorafenib
1.66	1	regorafenib
1.73	1	regorafenib
1.73	1	regorafenib
1.73	1	regorafenib
1.76	1	regorafenib
1.76	1	regorafenib
1.77	1	regorafenib
1.77	1	regorafenib
1.77	1	regorafenib
1.77	1	regorafenib
1.77	1	regorafenib
1.77	1	regorafenib
1.77	1	regorafenib
1.77	1	regorafenib
1.77	1	regorafenib
1.77	1	regorafenib
1.79	1	regorafenib
1.79	1	regorafenib
1.79	1	regorafenib
1.79	1	regorafenib
1.79	1	regorafenib
1.79	1	regorafenib
1.79	1	regorafenib
1.79	1	regorafenib
1.79	1	regorafenib
1.79	1	regorafenib
1.82	1	regorafenib
1.82	1	regorafenib
1.84	1	regorafenib
1.84	1	regorafenib
1.92	1	regorafenib
1.93	1	regorafenib
1.97	1	regorafenib
2.03	1	regorafenib
2.3	1	regorafenib
2.38	1	regorafenib
2.61	1	regorafenib
2.84	1	regorafenib
2.89	1	regorafenib
2.91	1	regorafenib
2.97	1	regorafenib
3.19	1	regorafenib
3.28	1	regorafenib
3.28	1	regorafenib
3.34	1	regorafenib
3.41	1	regorafenib
3.48	1	regorafenib
3.48	1	regorafenib
3.48	1	regorafenib
3.54	1	regorafenib
3.54	1	regorafenib
3.64	1	regorafenib
3.64	1	regorafenib
3.65	1	regorafenib
3.65	1	regorafenib
3.65	1	regorafenib
3.77	1	regorafenib
5.29	1	regorafenib
5.29	1	regorafenib
5.29	1	regorafenib
5.29	1	regorafenib
5.3	1	regorafenib
5.3	1	regorafenib
5.3	1	regorafenib
5.3	1	regorafenib
5.36	1	regorafenib
5.39	1	regorafenib
5.42	1	regorafenib
5.48	1	regorafenib
5.48	1	regorafenib
5.52	1	regorafenib
5.53	1	regorafenib
5.7	1	regorafenib
5.77	1	regorafenib
6.38	1	regorafenib
6.45	1	regorafenib
6.46	1	regorafenib
6.87	1	regorafenib
7.06	1	regorafenib
7.07	1	regorafenib
7.09	1	regorafenib
7.2	1	regorafenib
7.24	1	regorafenib
7.25	1	regorafenib
7.27	1	regorafenib
9.02	1	regorafenib
9.1	1	regorafenib
9.31	1	regorafenib
11.7	1	regorafenib
12.9	1	regorafenib
13	1	regorafenib
13.3	1	regorafenib
14.3	1	regorafenib
0.336	0	regorafenib
0.6625	0	regorafenib
0.997	0	regorafenib
1.335	0	regorafenib
1.675	0	regorafenib
2.39	0	regorafenib
2.795	0	regorafenib
3.195	0	regorafenib
3.595	0	regorafenib
4.665	0	regorafenib
5.335	0	regorafenib
6.665	0	regorafenib
7.335	0	regorafenib
9	0	regorafenib
13.05	0	regorafenib
14.55	0	regorafenib
15.05	0	regorafenib
15.55	0	regorafenib
16	0	regorafenib
0.55	1	placebo
0.566	1	placebo
0.682	1	placebo
0.716	1	placebo
0.784	1	placebo
0.847	1	placebo
0.886	1	placebo
1.01	1	placebo
1.05	1	placebo
1.11	1	placebo
1.12	1	placebo
1.14	1	placebo
1.18	1	placebo
1.31	1	placebo
1.38	1	placebo
1.4	1	placebo
1.42	1	placebo
1.43	1	placebo
1.54	1	placebo
1.56	1	placebo
1.59	1	placebo
1.59	1	placebo
1.59	1	placebo
1.61	1	placebo
1.61	1	placebo
1.61	1	placebo
1.61	1	placebo
1.64	1	placebo
1.65	1	placebo
1.65	1	placebo
1.66	1	placebo
1.66	1	placebo
1.66	1	placebo
1.68	1	placebo
1.68	1	placebo
1.68	1	placebo
1.68	1	placebo
1.71	1	placebo
1.71	1	placebo
1.73	1	placebo
1.74	1	placebo
1.74	1	placebo
1.76	1	placebo
1.76	1	placebo
1.8	1	placebo
1.81	1	placebo
1.84	1	placebo
1.84	1	placebo
1.84	1	placebo
1.84	1	placebo
1.87	1	placebo
1.87	1	placebo
1.87	1	placebo
1.87	1	placebo
1.87	1	placebo
1.88	1	placebo
1.89	1	placebo
1.92	1	placebo
1.92	1	placebo
1.93	1	placebo
1.97	1	placebo
1.99	1	placebo
2.09	1	placebo
3.64	1	placebo
3.65	1	placebo
5.53	1	placebo
2.995	0	placebo
8.485	0	placebo
