## Supplementary data files for "Cancer patient survival can be accurately parameterized, revealing time-dependent therapeutic effects and doubling the precision of small trials": COUAA202_2.csv

Time	Event	Arm
3.1	1	abiraterone
3.17	1	abiraterone
3.3	1	abiraterone
3.89	1	abiraterone
3.95	1	abiraterone
4.35	1	abiraterone
5.48	1	abiraterone
5.48	1	abiraterone
5.49	1	abiraterone
5.51	1	abiraterone
7.01	1	abiraterone
7.01	1	abiraterone
7.04	1	abiraterone
7.07	1	abiraterone
7.08	1	abiraterone
7.1	1	abiraterone
7.14	1	abiraterone
7.45	1	abiraterone
7.7	1	abiraterone
7.75	1	abiraterone
8.16	1	abiraterone
8.16	1	abiraterone
8.19	1	abiraterone
8.23	1	abiraterone
8.41	1	abiraterone
8.59	1	abiraterone
8.63	1	abiraterone
9.02	1	abiraterone
9.03	1	abiraterone
9.06	1	abiraterone
9.2	1	abiraterone
9.28	1	abiraterone
9.46	1	abiraterone
9.51	1	abiraterone
9.99	1	abiraterone
10	1	abiraterone
10	1	abiraterone
10.3	1	abiraterone
10.3	1	abiraterone
10.9	1	abiraterone
11.6	1	abiraterone
11.6	1	abiraterone
11.7	1	abiraterone
11.7	1	abiraterone
11.9	1	abiraterone
12.3	1	abiraterone
12.4	1	abiraterone
12.4	1	abiraterone
12.5	1	abiraterone
12.5	1	abiraterone
12.7	1	abiraterone
12.8	1	abiraterone
13	1	abiraterone
13.1	1	abiraterone
13.2	1	abiraterone
13.9	1	abiraterone
13.9	1	abiraterone
14	1	abiraterone
14.2	1	abiraterone
14.2	1	abiraterone
14.3	1	abiraterone
14.4	1	abiraterone
14.5	1	abiraterone
14.6	1	abiraterone
14.6	1	abiraterone
14.6	1	abiraterone
14.7	1	abiraterone
14.7	1	abiraterone
14.8	1	abiraterone
14.8	1	abiraterone
14.8	1	abiraterone
14.9	1	abiraterone
15	1	abiraterone
15.1	1	abiraterone
15.1	1	abiraterone
15.2	1	abiraterone
15.3	1	abiraterone
15.7	1	abiraterone
16.1	1	abiraterone
16.2	1	abiraterone
16.2	1	abiraterone
16.2	1	abiraterone
16.3	1	abiraterone
16.3	1	abiraterone
16.4	1	abiraterone
16.6	1	abiraterone
16.7	1	abiraterone
16.8	1	abiraterone
16.9	1	abiraterone
16.9	1	abiraterone
17	1	abiraterone
17.2	1	abiraterone
17.2	1	abiraterone
17.4	1	abiraterone
17.4	1	abiraterone
17.5	1	abiraterone
17.5	1	abiraterone
17.7	1	abiraterone
17.8	1	abiraterone
17.9	1	abiraterone
18	1	abiraterone
18.1	1	abiraterone
18.1	1	abiraterone
18.2	1	abiraterone
18.3	1	abiraterone
18.4	1	abiraterone
18.6	1	abiraterone
18.6	1	abiraterone
18.6	1	abiraterone
18.7	1	abiraterone
19	1	abiraterone
19.1	1	abiraterone
19.3	1	abiraterone
19.5	1	abiraterone
19.5	1	abiraterone
19.5	1	abiraterone
19.6	1	abiraterone
19.6	1	abiraterone
20.1	1	abiraterone
20.4	1	abiraterone
20.5	1	abiraterone
20.6	1	abiraterone
20.7	1	abiraterone
20.7	1	abiraterone
20.8	1	abiraterone
20.8	1	abiraterone
21	1	abiraterone
21	1	abiraterone
21.2	1	abiraterone
21.3	1	abiraterone
21.3	1	abiraterone
21.7	1	abiraterone
21.7	1	abiraterone
22.1	1	abiraterone
22.2	1	abiraterone
22.3	1	abiraterone
22.3	1	abiraterone
22.4	1	abiraterone
22.4	1	abiraterone
22.4	1	abiraterone
22.5	1	abiraterone
22.8	1	abiraterone
22.8	1	abiraterone
23	1	abiraterone
23.3	1	abiraterone
23.3	1	abiraterone
23.3	1	abiraterone
23.4	1	abiraterone
23.4	1	abiraterone
23.5	1	abiraterone
23.5	1	abiraterone
23.6	1	abiraterone
23.7	1	abiraterone
23.7	1	abiraterone
23.7	1	abiraterone
23.8	1	abiraterone
23.9	1	abiraterone
24	1	abiraterone
24	1	abiraterone
24.1	1	abiraterone
24.1	1	abiraterone
24.5	1	abiraterone
24.6	1	abiraterone
24.6	1	abiraterone
24.7	1	abiraterone
24.9	1	abiraterone
25	1	abiraterone
25.1	1	abiraterone
25.2	1	abiraterone
25.4	1	abiraterone
25.5	1	abiraterone
25.6	1	abiraterone
25.6	1	abiraterone
25.6	1	abiraterone
25.7	1	abiraterone
25.8	1	abiraterone
25.9	1	abiraterone
26	1	abiraterone
26.1	1	abiraterone
26.2	1	abiraterone
26.3	1	abiraterone
26.3	1	abiraterone
26.4	1	abiraterone
26.6	1	abiraterone
26.7	1	abiraterone
27	1	abiraterone
27	1	abiraterone
27.1	1	abiraterone
27.1	1	abiraterone
27.2	1	abiraterone
27.2	1	abiraterone
27.5	1	abiraterone
27.6	1	abiraterone
27.7	1	abiraterone
27.8	1	abiraterone
27.8	1	abiraterone
27.8	1	abiraterone
27.9	1	abiraterone
28	1	abiraterone
28.3	1	abiraterone
28.3	1	abiraterone
28.4	1	abiraterone
28.4	1	abiraterone
28.5	1	abiraterone
28.5	1	abiraterone
28.6	1	abiraterone
28.6	1	abiraterone
28.6	1	abiraterone
28.6	1	abiraterone
28.7	1	abiraterone
28.8	1	abiraterone
28.8	1	abiraterone
28.9	1	abiraterone
28.9	1	abiraterone
29.1	1	abiraterone
29.8	1	abiraterone
29.9	1	abiraterone
29.9	1	abiraterone
30	1	abiraterone
30.1	1	abiraterone
30.4	1	abiraterone
30.5	1	abiraterone
30.7	1	abiraterone
30.8	1	abiraterone
31.1	1	abiraterone
31.1	1	abiraterone
31.1	1	abiraterone
31.3	1	abiraterone
31.3	1	abiraterone
31.4	1	abiraterone
31.7	1	abiraterone
31.8	1	abiraterone
32	1	abiraterone
32.4	1	abiraterone
32.4	1	abiraterone
32.7	1	abiraterone
32.8	1	abiraterone
32.9	1	abiraterone
32.9	1	abiraterone
33	1	abiraterone
33.1	1	abiraterone
33.3	1	abiraterone
33.3	1	abiraterone
33.4	1	abiraterone
33.5	1	abiraterone
33.6	1	abiraterone
33.7	1	abiraterone
33.7	1	abiraterone
33.8	1	abiraterone
33.9	1	abiraterone
33.9	1	abiraterone
34.1	1	abiraterone
34.3	1	abiraterone
34.4	1	abiraterone
34.5	1	abiraterone
34.5	1	abiraterone
34.5	1	abiraterone
34.6	1	abiraterone
34.6	1	abiraterone
34.7	1	abiraterone
34.9	1	abiraterone
34.9	1	abiraterone
35	1	abiraterone
35.1	1	abiraterone
35.1	1	abiraterone
35.3	1	abiraterone
35.3	1	abiraterone
35.4	1	abiraterone
35.4	1	abiraterone
35.4	1	abiraterone
35.5	1	abiraterone
35.5	1	abiraterone
35.7	1	abiraterone
35.7	1	abiraterone
35.8	1	abiraterone
35.9	1	abiraterone
36	1	abiraterone
36.7	1	abiraterone
36.8	1	abiraterone
36.9	1	abiraterone
36.9	1	abiraterone
37.2	1	abiraterone
37.2	1	abiraterone
37.3	1	abiraterone
37.4	1	abiraterone
37.4	1	abiraterone
37.5	1	abiraterone
37.6	1	abiraterone
38	1	abiraterone
38.3	1	abiraterone
38.4	1	abiraterone
38.6	1	abiraterone
38.7	1	abiraterone
38.9	1	abiraterone
39.3	1	abiraterone
39.3	1	abiraterone
39.5	1	abiraterone
39.6	1	abiraterone
39.6	1	abiraterone
40.3	1	abiraterone
40.3	1	abiraterone
40.5	1	abiraterone
40.6	1	abiraterone
40.7	1	abiraterone
41.3	1	abiraterone
41.5	1	abiraterone
41.6	1	abiraterone
41.7	1	abiraterone
41.8	1	abiraterone
41.8	1	abiraterone
42	1	abiraterone
42.1	1	abiraterone
42.5	1	abiraterone
42.6	1	abiraterone
42.6	1	abiraterone
43.1	1	abiraterone
44	1	abiraterone
44	1	abiraterone
44.1	1	abiraterone
44.7	1	abiraterone
44.7	1	abiraterone
44.7	1	abiraterone
44.8	1	abiraterone
45.1	1	abiraterone
45.2	1	abiraterone
45.2	1	abiraterone
45.6	1	abiraterone
45.9	1	abiraterone
45.9	1	abiraterone
46.4	1	abiraterone
46.5	1	abiraterone
46.7	1	abiraterone
46.8	1	abiraterone
46.9	1	abiraterone
47.1	1	abiraterone
47.3	1	abiraterone
47.3	1	abiraterone
47.7	1	abiraterone
48.9	1	abiraterone
49.4	1	abiraterone
50	1	abiraterone
50.4	1	abiraterone
50.5	1	abiraterone
50.7	1	abiraterone
50.8	1	abiraterone
51.1	1	abiraterone
51.1	1	abiraterone
51.4	1	abiraterone
51.6	1	abiraterone
51.7	1	abiraterone
53.5	1	abiraterone
0.339	0	abiraterone
0.6785	0	abiraterone
0.9835	0	abiraterone
1.325	0	abiraterone
1.665	0	abiraterone
2.005	0	abiraterone
2.34	0	abiraterone
2.68	0	abiraterone
3.765	0	abiraterone
4.515	0	abiraterone
5.26	0	abiraterone
6.615	0	abiraterone
7.225	0	abiraterone
7.805	0	abiraterone
8.435	0	abiraterone
9.765	0	abiraterone
10.55	0	abiraterone
11.25	0	abiraterone
12.75	0	abiraterone
13.45	0	abiraterone
14.25	0	abiraterone
15.75	0	abiraterone
16.45	0	abiraterone
17.25	0	abiraterone
18.95	0	abiraterone
19.95	0	abiraterone
21.55	0	abiraterone
22.15	0	abiraterone
22.75	0	abiraterone
23.35	0	abiraterone
25.45	0	abiraterone
28.45	0	abiraterone
30.95	0	abiraterone
31.95	0	abiraterone
34.45	0	abiraterone
45.05	0	abiraterone
45.15	0	abiraterone
45.15	0	abiraterone
45.25	0	abiraterone
45.25	0	abiraterone
45.35	0	abiraterone
45.35	0	abiraterone
45.45	0	abiraterone
45.45	0	abiraterone
45.55	0	abiraterone
45.55	0	abiraterone
45.65	0	abiraterone
45.65	0	abiraterone
45.75	0	abiraterone
45.85	0	abiraterone
45.85	0	abiraterone
45.95	0	abiraterone
45.95	0	abiraterone
46.05	0	abiraterone
46.05	0	abiraterone
46.15	0	abiraterone
46.15	0	abiraterone
46.25	0	abiraterone
46.25	0	abiraterone
46.35	0	abiraterone
46.35	0	abiraterone
46.45	0	abiraterone
46.45	0	abiraterone
46.55	0	abiraterone
46.65	0	abiraterone
46.65	0	abiraterone
46.75	0	abiraterone
46.75	0	abiraterone
46.85	0	abiraterone
46.85	0	abiraterone
46.95	0	abiraterone
46.95	0	abiraterone
47.05	0	abiraterone
47.05	0	abiraterone
47.15	0	abiraterone
47.15	0	abiraterone
47.25	0	abiraterone
47.35	0	abiraterone
47.35	0	abiraterone
47.45	0	abiraterone
47.45	0	abiraterone
47.55	0	abiraterone
47.55	0	abiraterone
47.65	0	abiraterone
47.65	0	abiraterone
47.75	0	abiraterone
47.75	0	abiraterone
47.85	0	abiraterone
47.85	0	abiraterone
47.95	0	abiraterone
48.05	0	abiraterone
48.15	0	abiraterone
48.15	0	abiraterone
48.25	0	abiraterone
48.25	0	abiraterone
48.35	0	abiraterone
48.35	0	abiraterone
48.45	0	abiraterone
48.55	0	abiraterone
48.55	0	abiraterone
48.65	0	abiraterone
48.65	0	abiraterone
48.75	0	abiraterone
48.75	0	abiraterone
48.85	0	abiraterone
48.95	0	abiraterone
48.95	0	abiraterone
49.05	0	abiraterone
49.05	0	abiraterone
49.15	0	abiraterone
49.15	0	abiraterone
49.25	0	abiraterone
49.35	0	abiraterone
49.35	0	abiraterone
49.45	0	abiraterone
49.45	0	abiraterone
49.55	0	abiraterone
49.55	0	abiraterone
49.65	0	abiraterone
49.65	0	abiraterone
49.75	0	abiraterone
49.85	0	abiraterone
49.85	0	abiraterone
49.95	0	abiraterone
49.95	0	abiraterone
50.05	0	abiraterone
50.05	0	abiraterone
50.15	0	abiraterone
50.25	0	abiraterone
50.25	0	abiraterone
50.35	0	abiraterone
50.35	0	abiraterone
50.45	0	abiraterone
50.45	0	abiraterone
50.55	0	abiraterone
50.65	0	abiraterone
50.65	0	abiraterone
50.75	0	abiraterone
50.75	0	abiraterone
50.85	0	abiraterone
50.85	0	abiraterone
50.95	0	abiraterone
51.05	0	abiraterone
51.15	0	abiraterone
51.25	0	abiraterone
51.35	0	abiraterone
51.35	0	abiraterone
51.45	0	abiraterone
51.55	0	abiraterone
51.65	0	abiraterone
51.65	0	abiraterone
51.75	0	abiraterone
51.85	0	abiraterone
51.95	0	abiraterone
51.95	0	abiraterone
52.05	0	abiraterone
52.15	0	abiraterone
52.25	0	abiraterone
52.35	0	abiraterone
52.35	0	abiraterone
52.45	0	abiraterone
52.55	0	abiraterone
52.65	0	abiraterone
52.65	0	abiraterone
52.75	0	abiraterone
52.85	0	abiraterone
52.95	0	abiraterone
52.95	0	abiraterone
53.05	0	abiraterone
53.15	0	abiraterone
53.25	0	abiraterone
53.35	0	abiraterone
53.35	0	abiraterone
53.45	0	abiraterone
53.55	0	abiraterone
53.65	0	abiraterone
53.65	0	abiraterone
53.75	0	abiraterone
53.85	0	abiraterone
53.95	0	abiraterone
54.15	0	abiraterone
54.35	0	abiraterone
54.55	0	abiraterone
54.75	0	abiraterone
54.95	0	abiraterone
55.05	0	abiraterone
55.25	0	abiraterone
55.45	0	abiraterone
55.65	0	abiraterone
55.85	0	abiraterone
55.95	0	abiraterone
56.15	0	abiraterone
56.35	0	abiraterone
56.55	0	abiraterone
56.75	0	abiraterone
3.25	1	placebo
3.25	1	placebo
3.25	1	placebo
4.18	1	placebo
4.18	1	placebo
4.18	1	placebo
4.18	1	placebo
4.18	1	placebo
4.18	1	placebo
5.01	1	placebo
5.09	1	placebo
5.09	1	placebo
5.09	1	placebo
5.37	1	placebo
5.37	1	placebo
6.45	1	placebo
7.19	1	placebo
7.19	1	placebo
7.67	1	placebo
7.67	1	placebo
7.67	1	placebo
7.67	1	placebo
7.67	1	placebo
8.67	1	placebo
8.67	1	placebo
8.67	1	placebo
8.67	1	placebo
9.09	1	placebo
9.09	1	placebo
9.09	1	placebo
9.09	1	placebo
9.74	1	placebo
9.74	1	placebo
10	1	placebo
10	1	placebo
10	1	placebo
10.5	1	placebo
10.5	1	placebo
11.2	1	placebo
11.2	1	placebo
11.2	1	placebo
11.4	1	placebo
11.7	1	placebo
11.7	1	placebo
11.7	1	placebo
11.7	1	placebo
11.9	1	placebo
11.9	1	placebo
12	1	placebo
12	1	placebo
12.1	1	placebo
12.3	1	placebo
12.3	1	placebo
12.4	1	placebo
12.4	1	placebo
12.4	1	placebo
12.6	1	placebo
12.9	1	placebo
13	1	placebo
13	1	placebo
13.3	1	placebo
13.3	1	placebo
13.6	1	placebo
13.6	1	placebo
13.9	1	placebo
14	1	placebo
14	1	placebo
14.2	1	placebo
14.2	1	placebo
14.3	1	placebo
14.3	1	placebo
14.3	1	placebo
14.6	1	placebo
14.6	1	placebo
14.7	1	placebo
14.8	1	placebo
14.8	1	placebo
14.9	1	placebo
15.1	1	placebo
15.1	1	placebo
15.1	1	placebo
15.8	1	placebo
15.9	1	placebo
16.1	1	placebo
16.1	1	placebo
16.2	1	placebo
16.4	1	placebo
16.4	1	placebo
16.4	1	placebo
16.5	1	placebo
16.8	1	placebo
16.8	1	placebo
16.9	1	placebo
16.9	1	placebo
16.9	1	placebo
17	1	placebo
17	1	placebo
17	1	placebo
17.1	1	placebo
17.3	1	placebo
17.3	1	placebo
17.5	1	placebo
17.6	1	placebo
17.6	1	placebo
17.6	1	placebo
17.7	1	placebo
17.7	1	placebo
18	1	placebo
18	1	placebo
18	1	placebo
18	1	placebo
18.1	1	placebo
18.1	1	placebo
18.1	1	placebo
18.2	1	placebo
18.3	1	placebo
18.3	1	placebo
18.5	1	placebo
18.5	1	placebo
18.6	1	placebo
18.7	1	placebo
18.7	1	placebo
18.7	1	placebo
18.8	1	placebo
18.8	1	placebo
18.8	1	placebo
18.9	1	placebo
18.9	1	placebo
19	1	placebo
19.1	1	placebo
19.1	1	placebo
19.1	1	placebo
19.3	1	placebo
19.3	1	placebo
19.3	1	placebo
19.4	1	placebo
19.6	1	placebo
19.6	1	placebo
20	1	placebo
20	1	placebo
20.1	1	placebo
20.4	1	placebo
20.4	1	placebo
20.5	1	placebo
20.6	1	placebo
20.6	1	placebo
20.7	1	placebo
20.7	1	placebo
20.8	1	placebo
21.1	1	placebo
21.2	1	placebo
21.2	1	placebo
21.2	1	placebo
21.3	1	placebo
21.3	1	placebo
21.3	1	placebo
21.3	1	placebo
21.4	1	placebo
21.4	1	placebo
21.5	1	placebo
21.5	1	placebo
21.6	1	placebo
21.7	1	placebo
21.7	1	placebo
21.8	1	placebo
22.1	1	placebo
22.1	1	placebo
22.2	1	placebo
22.2	1	placebo
22.5	1	placebo
22.5	1	placebo
22.6	1	placebo
22.6	1	placebo
22.7	1	placebo
22.7	1	placebo
22.8	1	placebo
22.9	1	placebo
22.9	1	placebo
23.2	1	placebo
23.2	1	placebo
23.3	1	placebo
23.7	1	placebo
23.7	1	placebo
23.8	1	placebo
23.9	1	placebo
23.9	1	placebo
24	1	placebo
24	1	placebo
24.2	1	placebo
24.3	1	placebo
24.3	1	placebo
24.8	1	placebo
24.9	1	placebo
24.9	1	placebo
25	1	placebo
25	1	placebo
25.4	1	placebo
25.4	1	placebo
25.5	1	placebo
25.7	1	placebo
25.7	1	placebo
25.8	1	placebo
25.8	1	placebo
25.8	1	placebo
26.1	1	placebo
26.1	1	placebo
26.2	1	placebo
26.4	1	placebo
26.4	1	placebo
26.5	1	placebo
26.6	1	placebo
26.6	1	placebo
26.7	1	placebo
26.7	1	placebo
26.7	1	placebo
27.2	1	placebo
27.3	1	placebo
27.3	1	placebo
27.4	1	placebo
27.5	1	placebo
27.7	1	placebo
27.7	1	placebo
27.8	1	placebo
28	1	placebo
28	1	placebo
28	1	placebo
28	1	placebo
28.1	1	placebo
28.1	1	placebo
28.6	1	placebo
28.7	1	placebo
28.7	1	placebo
28.7	1	placebo
28.9	1	placebo
29.1	1	placebo
29.1	1	placebo
29.2	1	placebo
29.6	1	placebo
29.6	1	placebo
29.7	1	placebo
30.1	1	placebo
30.1	1	placebo
30.1	1	placebo
30.1	1	placebo
30.2	1	placebo
30.2	1	placebo
30.2	1	placebo
30.2	1	placebo
30.2	1	placebo
30.3	1	placebo
30.3	1	placebo
30.4	1	placebo
30.5	1	placebo
30.5	1	placebo
30.9	1	placebo
30.9	1	placebo
31	1	placebo
31	1	placebo
31	1	placebo
31	1	placebo
31.1	1	placebo
31.1	1	placebo
31.6	1	placebo
31.7	1	placebo
31.8	1	placebo
31.9	1	placebo
31.9	1	placebo
32.4	1	placebo
32.4	1	placebo
32.8	1	placebo
32.8	1	placebo
33.2	1	placebo
33.2	1	placebo
33.2	1	placebo
33.3	1	placebo
33.3	1	placebo
33.6	1	placebo
33.6	1	placebo
33.7	1	placebo
33.7	1	placebo
33.7	1	placebo
33.8	1	placebo
33.8	1	placebo
33.9	1	placebo
34.4	1	placebo
34.4	1	placebo
34.8	1	placebo
34.9	1	placebo
34.9	1	placebo
34.9	1	placebo
34.9	1	placebo
35	1	placebo
35	1	placebo
35.8	1	placebo
36.2	1	placebo
36.2	1	placebo
36.4	1	placebo
36.5	1	placebo
36.5	1	placebo
37	1	placebo
37	1	placebo
37.1	1	placebo
37.1	1	placebo
37.2	1	placebo
37.4	1	placebo
37.5	1	placebo
37.5	1	placebo
37.7	1	placebo
37.8	1	placebo
37.8	1	placebo
38.3	1	placebo
38.3	1	placebo
38.3	1	placebo
38.4	1	placebo
38.6	1	placebo
38.6	1	placebo
38.7	1	placebo
39.2	1	placebo
39.2	1	placebo
39.2	1	placebo
39.3	1	placebo
39.3	1	placebo
39.5	1	placebo
39.6	1	placebo
39.6	1	placebo
39.7	1	placebo
40	1	placebo
40	1	placebo
40.6	1	placebo
40.9	1	placebo
41.1	1	placebo
41.1	1	placebo
41.2	1	placebo
41.2	1	placebo
41.4	1	placebo
41.6	1	placebo
41.6	1	placebo
41.6	1	placebo
41.7	1	placebo
41.7	1	placebo
41.7	1	placebo
41.8	1	placebo
41.9	1	placebo
41.9	1	placebo
42.1	1	placebo
42.1	1	placebo
42.2	1	placebo
43	1	placebo
43	1	placebo
43.1	1	placebo
43.8	1	placebo
43.9	1	placebo
43.9	1	placebo
43.9	1	placebo
44	1	placebo
44	1	placebo
44	1	placebo
44.4	1	placebo
44.4	1	placebo
45.5	1	placebo
45.5	1	placebo
45.7	1	placebo
45.8	1	placebo
45.8	1	placebo
45.8	1	placebo
46.9	1	placebo
47	1	placebo
47.6	1	placebo
48	1	placebo
48.1	1	placebo
49.1	1	placebo
49.2	1	placebo
50.3	1	placebo
50.6	1	placebo
52.6	1	placebo
52.7	1	placebo
53.2	1	placebo
53.5	1	placebo
53.6	1	placebo
54.5	1	placebo
56.5	1	placebo
56.6	1	placebo
0.195	0	placebo
0.712	0	placebo
1.085	0	placebo
1.46	0	placebo
1.8	0	placebo
2.17	0	placebo
2.51	0	placebo
2.885	0	placebo
3.505	0	placebo
3.83	0	placebo
4.055	0	placebo
4.28	0	placebo
4.495	0	placebo
4.71	0	placebo
5.05	0	placebo
5.23	0	placebo
5.485	0	placebo
5.79	0	placebo
6.68	0	placebo
7.275	0	placebo
7.86	0	placebo
8.5	0	placebo
9.5	0	placebo
9.87	0	placebo
10.4	0	placebo
10.7	0	placebo
11.05	0	placebo
11.5	0	placebo
15.45	0	placebo
15.85	0	placebo
16.25	0	placebo
16.75	0	placebo
17.15	0	placebo
17.55	0	placebo
25.45	0	placebo
27.45	0	placebo
27.85	0	placebo
28.25	0	placebo
28.75	0	placebo
29.15	0	placebo
29.55	0	placebo
30.75	0	placebo
31.45	0	placebo
32.25	0	placebo
33.75	0	placebo
34.45	0	placebo
35.25	0	placebo
36.95	0	placebo
37.95	0	placebo
40.45	0	placebo
43.45	0	placebo
45.05	0	placebo
45.15	0	placebo
45.25	0	placebo
45.25	0	placebo
45.35	0	placebo
45.45	0	placebo
45.55	0	placebo
45.55	0	placebo
45.65	0	placebo
45.75	0	placebo
45.85	0	placebo
45.85	0	placebo
45.95	0	placebo
46.05	0	placebo
46.15	0	placebo
46.15	0	placebo
46.25	0	placebo
46.35	0	placebo
46.45	0	placebo
46.45	0	placebo
46.55	0	placebo
46.65	0	placebo
46.75	0	placebo
46.75	0	placebo
46.85	0	placebo
46.95	0	placebo
47.05	0	placebo
47.05	0	placebo
47.15	0	placebo
47.25	0	placebo
47.35	0	placebo
47.35	0	placebo
47.45	0	placebo
47.55	0	placebo
47.65	0	placebo
47.65	0	placebo
47.75	0	placebo
47.85	0	placebo
47.95	0	placebo
48.05	0	placebo
48.15	0	placebo
48.25	0	placebo
48.35	0	placebo
48.45	0	placebo
48.45	0	placebo
48.55	0	placebo
48.65	0	placebo
48.75	0	placebo
48.85	0	placebo
48.85	0	placebo
48.95	0	placebo
49.05	0	placebo
49.15	0	placebo
49.25	0	placebo
49.25	0	placebo
49.35	0	placebo
49.45	0	placebo
49.55	0	placebo
49.65	0	placebo
49.75	0	placebo
49.75	0	placebo
49.85	0	placebo
49.95	0	placebo
50.05	0	placebo
50.15	0	placebo
50.15	0	placebo
50.25	0	placebo
50.35	0	placebo
50.45	0	placebo
50.55	0	placebo
50.55	0	placebo
50.65	0	placebo
50.75	0	placebo
50.85	0	placebo
50.95	0	placebo
51.15	0	placebo
51.25	0	placebo
51.35	0	placebo
51.45	0	placebo
51.55	0	placebo
51.65	0	placebo
51.75	0	placebo
51.85	0	placebo
51.95	0	placebo
52.05	0	placebo
52.15	0	placebo
52.25	0	placebo
52.35	0	placebo
52.45	0	placebo
52.65	0	placebo
52.75	0	placebo
52.85	0	placebo
52.95	0	placebo
53.05	0	placebo
53.15	0	placebo
53.25	0	placebo
53.35	0	placebo
53.45	0	placebo
53.55	0	placebo
53.65	0	placebo
53.75	0	placebo
53.85	0	placebo
54.45	0	placebo
54.85	0	placebo
55.25	0	placebo
55.75	0	placebo
56.15	0	placebo
56.55	0	placebo
57.55	0	placebo
