## Supplementary data files for "Cancer patient survival can be accurately parameterized, revealing time-dependent therapeutic effects and doubling the precision of small trials": Dalotuzumab_3A.csv

Time	Event	Arm
0.689	1	arma
1.14	1	arma
1.17	1	arma
1.19	1	arma
1.19	1	arma
1.19	1	arma
1.19	1	arma
1.21	1	arma
1.21	1	arma
1.21	1	arma
1.22	1	arma
1.22	1	arma
1.25	1	arma
1.26	1	arma
1.28	1	arma
1.28	1	arma
1.29	1	arma
1.32	1	arma
1.34	1	arma
1.34	1	arma
1.34	1	arma
1.35	1	arma
1.35	1	arma
1.38	1	arma
1.38	1	arma
1.4	1	arma
1.41	1	arma
1.44	1	arma
1.44	1	arma
1.44	1	arma
1.46	1	arma
1.51	1	arma
1.88	1	arma
2.14	1	arma
2.16	1	arma
2.51	1	arma
2.57	1	arma
2.64	1	arma
2.67	1	arma
2.68	1	arma
2.72	1	arma
2.75	1	arma
2.77	1	arma
2.8	1	arma
2.81	1	arma
2.82	1	arma
2.86	1	arma
2.88	1	arma
2.92	1	arma
3.38	1	arma
3.42	1	arma
3.49	1	arma
4.02	1	arma
4.05	1	arma
4.24	1	arma
4.25	1	arma
4.27	1	arma
4.28	1	arma
4.38	1	arma
5.31	1	arma
5.44	1	arma
5.45	1	arma
5.61	1	arma
5.67	1	arma
5.68	1	arma
5.7	1	arma
6.38	1	arma
6.98	1	arma
7.04	1	arma
7.95	1	arma
8.39	1	arma
8.52	1	arma
8.71	1	arma
9.85	1	arma
10	1	arma
11.5	1	arma
0.166	0	arma
0.3365	0	arma
0.497	0	arma
0.676	0	arma
0.8375	0	arma
0.997	0	arma
1.155	0	arma
1.335	0	arma
1.495	0	arma
1.665	0	arma
1.835	0	arma
1.995	0	arma
2.165	0	arma
2.335	0	arma
2.495	0	arma
2.66	0	arma
2.835	0	arma
3.245	0	arma
3.495	0	arma
3.745	0	arma
3.99	0	arma
4.245	0	arma
4.495	0	arma
4.745	0	arma
4.995	0	arma
5.245	0	arma
5.495	0	arma
5.745	0	arma
6.495	0	arma
7	0	arma
7.495	0	arma
7.995	0	arma
8.49	0	arma
9.745	0	arma
10.45	0	arma
11.25	0	arma
12	0	arma
12	0	arma
12	0	arma
12	0	arma
0.888	1	armc
1.12	1	armc
1.18	1	armc
1.19	1	armc
1.2	1	armc
1.25	1	armc
1.26	1	armc
1.26	1	armc
1.29	1	armc
1.32	1	armc
1.35	1	armc
1.38	1	armc
1.38	1	armc
1.39	1	armc
1.42	1	armc
1.44	1	armc
1.45	1	armc
1.55	1	armc
1.59	1	armc
1.72	1	armc
2.05	1	armc
2.22	1	armc
2.48	1	armc
2.53	1	armc
2.59	1	armc
2.74	1	armc
2.78	1	armc
2.8	1	armc
2.8	1	armc
2.86	1	armc
2.89	1	armc
3.09	1	armc
3.73	1	armc
3.99	1	armc
4.02	1	armc
4.08	1	armc
4.09	1	armc
4.13	1	armc
4.16	1	armc
4.2	1	armc
4.22	1	armc
4.45	1	armc
4.91	1	armc
5.44	1	armc
5.51	1	armc
5.52	1	armc
5.55	1	armc
5.58	1	armc
5.62	1	armc
5.64	1	armc
5.64	1	armc
5.65	1	armc
5.72	1	armc
5.76	1	armc
5.8	1	armc
5.87	1	armc
5.95	1	armc
6.7	1	armc
6.79	1	armc
6.82	1	armc
6.96	1	armc
6.99	1	armc
7.01	1	armc
7.24	1	armc
8	1	armc
8.13	1	armc
8.41	1	armc
8.45	1	armc
8.67	1	armc
9.27	1	armc
9.66	1	armc
9.73	1	armc
9.81	1	armc
9.84	1	armc
11.2	1	armc
11.3	1	armc
11.4	1	armc
0.2985	0	armc
0.601	0	armc
0.8995	0	armc
1.195	0	armc
1.495	0	armc
1.795	0	armc
2.095	0	armc
2.395	0	armc
2.7	0	armc
3.295	0	armc
3.595	0	armc
3.895	0	armc
4.195	0	armc
4.495	0	armc
4.795	0	armc
5.095	0	armc
5.385	0	armc
5.7	0	armc
6.425	0	armc
6.87	0	armc
7.285	0	armc
7.715	0	armc
8.145	0	armc
8.575	0	armc
9.425	0	armc
9.87	0	armc
10.25	0	armc
10.75	0	armc
11.15	0	armc
11.55	0	armc
12	0	armc
12	0	armc
12	0	armc
12	0	armc
0.813	1	armb
0.956	1	armb
1.06	1	armb
1.13	1	armb
1.18	1	armb
1.18	1	armb
1.18	1	armb
1.23	1	armb
1.24	1	armb
1.29	1	armb
1.31	1	armb
1.32	1	armb
1.34	1	armb
1.34	1	armb
1.35	1	armb
1.36	1	armb
1.36	1	armb
1.38	1	armb
1.4	1	armb
1.42	1	armb
1.43	1	armb
1.44	1	armb
1.45	1	armb
1.45	1	armb
1.47	1	armb
1.57	1	armb
1.67	1	armb
1.86	1	armb
1.91	1	armb
1.96	1	armb
2.54	1	armb
2.54	1	armb
2.55	1	armb
2.58	1	armb
2.6	1	armb
2.62	1	armb
2.78	1	armb
2.84	1	armb
2.86	1	armb
2.88	1	armb
2.91	1	armb
4.01	1	armb
4.02	1	armb
4.14	1	armb
4.15	1	armb
4.18	1	armb
4.18	1	armb
4.45	1	armb
5.35	1	armb
5.38	1	armb
5.47	1	armb
5.49	1	armb
5.59	1	armb
5.61	1	armb
5.64	1	armb
5.67	1	armb
6.74	1	armb
6.78	1	armb
6.82	1	armb
6.94	1	armb
7.04	1	armb
7.09	1	armb
7.09	1	armb
8.36	1	armb
8.36	1	armb
8.39	1	armb
8.44	1	armb
8.44	1	armb
8.46	1	armb
8.46	1	armb
8.61	1	armb
9.52	1	armb
9.84	1	armb
10.1	1	armb
10.9	1	armb
11.1	1	armb
0.147	0	armb
0.2985	0	armb
0.45	0	armb
0.601	0	armb
0.7525	0	armb
0.9225	0	armb
1.03	0	armb
1.205	0	armb
1.345	0	armb
1.51	0	armb
1.64	0	armb
1.795	0	armb
1.945	0	armb
2.095	0	armb
2.245	0	armb
2.395	0	armb
2.545	0	armb
2.695	0	armb
2.845	0	armb
3.275	0	armb
3.54	0	armb
3.815	0	armb
4.095	0	armb
4.365	0	armb
4.635	0	armb
4.905	0	armb
5.185	0	armb
5.46	0	armb
5.725	0	armb
6.375	0	armb
6.76	0	armb
7.125	0	armb
7.495	0	armb
7.875	0	armb
8.245	0	armb
8.625	0	armb
10.45	0	armb
12	0	armb
12	0	armb
12	0	armb
12	0	armb
