## Supplementary data files for "Cancer patient survival can be accurately parameterized, revealing time-dependent therapeutic effects and doubling the precision of small trials": Dalotuzumab_3B.csv

Time	Event	Arm
0.685	1	arma
1.2	1	arma
1.2	1	arma
1.5	1	arma
1.79	1	arma
2.02	1	arma
2.45	1	arma
2.47	1	arma
2.61	1	arma
2.63	1	arma
2.77	1	arma
2.96	1	arma
3.04	1	arma
3.37	1	arma
3.45	1	arma
3.57	1	arma
3.64	1	arma
3.85	1	arma
4.07	1	arma
4.25	1	arma
4.27	1	arma
4.3	1	arma
4.34	1	arma
4.91	1	arma
4.92	1	arma
5.12	1	arma
5.16	1	arma
5.21	1	arma
5.27	1	arma
5.57	1	arma
5.64	1	arma
5.68	1	arma
5.72	1	arma
5.91	1	arma
5.97	1	arma
6.1	1	arma
6.21	1	arma
6.25	1	arma
6.41	1	arma
6.46	1	arma
6.52	1	arma
6.6	1	arma
7	1	arma
7.58	1	arma
7.77	1	arma
7.91	1	arma
8.01	1	arma
8.01	1	arma
8.02	1	arma
8.15	1	arma
9.08	1	arma
9.33	1	arma
9.45	1	arma
9.5	1	arma
10.9	1	arma
11.1	1	arma
11.2	1	arma
11.4	1	arma
11.5	1	arma
11.6	1	arma
12.7	1	arma
13	1	arma
13.1	1	arma
14.4	1	arma
14.9	1	arma
15.2	1	arma
16.2	1	arma
16.5	1	arma
17.7	1	arma
18.2	1	arma
19.1	1	arma
19.9	1	arma
6.26	0	arma
6.495	0	arma
6.73	0	arma
6.975	0	arma
7.225	0	arma
7.465	0	arma
7.685	0	arma
7.945	0	arma
8.165	0	arma
8.41	0	arma
8.645	0	arma
8.905	0	arma
9.135	0	arma
9.39	0	arma
9.59	0	arma
9.85	0	arma
10.05	0	arma
10.45	0	arma
10.45	0	arma
10.85	0	arma
11.05	0	arma
11.25	0	arma
11.55	0	arma
11.75	0	arma
12.45	0	arma
12.85	0	arma
13.25	0	arma
13.75	0	arma
14.15	0	arma
14.55	0	arma
15	0	arma
15.45	0	arma
15.85	0	arma
16.25	0	arma
16.85	0	arma
17.15	0	arma
17.55	0	arma
19.15	0	arma
20.35	0	arma
21.55	0	arma
22.75	0	arma
24.65	0	arma
25.25	0	arma
25.95	0	arma
0.852	1	armc
1.55	1	armc
1.68	1	armc
2.19	1	armc
2.34	1	armc
2.47	1	armc
2.86	1	armc
3.16	1	armc
3.42	1	armc
3.69	1	armc
4.36	1	armc
4.91	1	armc
5.07	1	armc
5.09	1	armc
5.19	1	armc
5.39	1	armc
5.44	1	armc
6.13	1	armc
6.16	1	armc
6.25	1	armc
6.33	1	armc
6.56	1	armc
6.79	1	armc
6.86	1	armc
7.13	1	armc
7.22	1	armc
8.35	1	armc
8.82	1	armc
9.16	1	armc
9.27	1	armc
9.49	1	armc
9.57	1	armc
9.63	1	armc
9.73	1	armc
9.99	1	armc
10	1	armc
10.3	1	armc
10.6	1	armc
10.9	1	armc
11.1	1	armc
11.3	1	armc
11.9	1	armc
12.6	1	armc
14.1	1	armc
14.2	1	armc
14.2	1	armc
15	1	armc
15.6	1	armc
15.7	1	armc
16.2	1	armc
16.3	1	armc
16.5	1	armc
16.7	1	armc
16.8	1	armc
16.9	1	armc
23	1	armc
28	1	armc
0.8775	0	armc
1.755	0	armc
2.615	0	armc
3.545	0	armc
4.365	0	armc
5.235	0	armc
6.325	0	armc
6.545	0	armc
6.765	0	armc
7.03	0	armc
7.2	0	armc
7.415	0	armc
7.67	0	armc
7.865	0	armc
8.08	0	armc
8.285	0	armc
8.535	0	armc
8.7	0	armc
8.95	0	armc
9.165	0	armc
9.395	0	armc
9.605	0	armc
9.78	0	armc
10.05	0	armc
10.25	0	armc
10.45	0	armc
10.65	0	armc
11	0	armc
11.2	0	armc
11.35	0	armc
11.55	0	armc
11.75	0	armc
12.4	0	armc
12.75	0	armc
13.15	0	armc
13.45	0	armc
13.75	0	armc
14.25	0	armc
14.65	0	armc
14.9	0	armc
15.35	0	armc
15.75	0	armc
16.1	0	armc
16.45	0	armc
16.85	0	armc
17.2	0	armc
17.65	0	armc
19.45	0	armc
20.95	0	armc
22.45	0	armc
25.45	0	armc
26.95	0	armc
28.45	0	armc
30	0	armc
0.845	1	armb
1.01	1	armb
1.87	1	armb
2.07	1	armb
2.43	1	armb
2.64	1	armb
2.64	1	armb
3.01	1	armb
3.18	1	armb
3.36	1	armb
3.78	1	armb
3.86	1	armb
4.11	1	armb
4.47	1	armb
4.61	1	armb
5.24	1	armb
5.88	1	armb
6.01	1	armb
6.05	1	armb
6.3	1	armb
6.38	1	armb
6.38	1	armb
6.38	1	armb
6.59	1	armb
6.63	1	armb
6.71	1	armb
7.06	1	armb
7.55	1	armb
7.57	1	armb
7.65	1	armb
7.92	1	armb
7.96	1	armb
8.05	1	armb
8.29	1	armb
8.33	1	armb
8.57	1	armb
8.79	1	armb
8.82	1	armb
8.85	1	armb
8.91	1	armb
9.24	1	armb
9.35	1	armb
9.76	1	armb
10.1	1	armb
10.3	1	armb
10.7	1	armb
10.8	1	armb
11.3	1	armb
11.7	1	armb
11.8	1	armb
13.3	1	armb
13.3	1	armb
13.3	1	armb
13.8	1	armb
14.1	1	armb
14.2	1	armb
14.5	1	armb
15.4	1	armb
15.6	1	armb
15.6	1	armb
15.7	1	armb
15.7	1	armb
16.5	1	armb
16.9	1	armb
19.7	1	armb
20.5	1	armb
20.6	1	armb
21.8	1	armb
21.9	1	armb
22.9	1	armb
23.1	1	armb
0.5535	0	armb
1.24	0	armb
1.805	0	armb
2.355	0	armb
2.885	0	armb
3.645	0	armb
4.175	0	armb
4.78	0	armb
5.465	0	armb
6.27	0	armb
6.57	0	armb
6.825	0	armb
7.095	0	armb
7.37	0	armb
7.64	0	armb
7.915	0	armb
8.175	0	armb
8.445	0	armb
8.74	0	armb
9	0	armb
9.275	0	armb
9.545	0	armb
9.825	0	armb
10.05	0	armb
10.35	0	armb
10.65	0	armb
11	0	armb
11.15	0	armb
11.45	0	armb
11.75	0	armb
12.65	0	armb
13.35	0	armb
13.95	0	armb
14.65	0	armb
15.35	0	armb
15.95	0	armb
16.65	0	armb
17.35	0	armb
18.95	0	armb
19.95	0	armb
20.95	0	armb
21.95	0	armb
22.95	0	armb
24.65	0	armb
25.25	0	armb
25.95	0	armb
