## Supplementary data files for "Cancer patient survival can be accurately parameterized, revealing time-dependent therapeutic effects and doubling the precision of small trials": DART0105_2A.csv

Time	Event	Arm
4.8	1	ltad
13.9	1	ltad
25.5	1	ltad
32.3	1	ltad
36.8	1	ltad
42.6	1	ltad
46.5	1	ltad
46.5	1	ltad
47.9	1	ltad
48.7	1	ltad
50.1	1	ltad
52.5	1	ltad
55.7	1	ltad
57	1	ltad
57	1	ltad
60.9	1	ltad
61.2	1	ltad
61.6	1	ltad
64	1	ltad
69	1	ltad
84.4	1	ltad
26.65	0	ltad
33.35	0	ltad
40.35	0	ltad
40.65	0	ltad
41.05	0	ltad
41.35	0	ltad
41.65	0	ltad
42.05	0	ltad
42.4	0	ltad
42.75	0	ltad
43.05	0	ltad
43.35	0	ltad
43.75	0	ltad
44.05	0	ltad
44.45	0	ltad
44.75	0	ltad
45.05	0	ltad
45.45	0	ltad
45.75	0	ltad
46.25	0	ltad
46.25	0	ltad
46.65	0	ltad
47.2	0	ltad
47.45	0	ltad
47.75	0	ltad
48.25	0	ltad
48.55	0	ltad
48.85	0	ltad
49.15	0	ltad
49.4	0	ltad
49.8	0	ltad
50.15	0	ltad
50.55	0	ltad
50.85	0	ltad
51.15	0	ltad
51.55	0	ltad
51.85	0	ltad
52.25	0	ltad
52.55	0	ltad
52.85	0	ltad
53.25	0	ltad
53.55	0	ltad
53.85	0	ltad
54.25	0	ltad
54.55	0	ltad
54.95	0	ltad
55.25	0	ltad
55.6	0	ltad
56	0	ltad
56.3	0	ltad
56.75	0	ltad
56.75	0	ltad
57.25	0	ltad
57.65	0	ltad
57.95	0	ltad
58.35	0	ltad
58.65	0	ltad
58.95	0	ltad
59.35	0	ltad
59.65	0	ltad
60.45	0	ltad
60.8	0	ltad
61.3	0	ltad
61.65	0	ltad
62.05	0	ltad
62.45	0	ltad
62.95	0	ltad
63.35	0	ltad
63.75	0	ltad
64.15	0	ltad
64.55	0	ltad
64.95	0	ltad
65.45	0	ltad
65.85	0	ltad
66.25	0	ltad
66.65	0	ltad
67.05	0	ltad
67.45	0	ltad
67.95	0	ltad
68.65	0	ltad
68.65	0	ltad
69.15	0	ltad
69.55	0	ltad
69.95	0	ltad
70.45	0	ltad
70.85	0	ltad
71.25	0	ltad
71.65	0	ltad
72.05	0	ltad
72.45	0	ltad
72.95	0	ltad
73.35	0	ltad
73.75	0	ltad
74.15	0	ltad
74.55	0	ltad
74.95	0	ltad
75.45	0	ltad
75.85	0	ltad
76.25	0	ltad
76.65	0	ltad
77.05	0	ltad
77.45	0	ltad
77.95	0	ltad
78.35	0	ltad
78.75	0	ltad
79.15	0	ltad
79.55	0	ltad
80.45	0	ltad
80.85	0	ltad
81.25	0	ltad
81.65	0	ltad
82.05	0	ltad
82.45	0	ltad
82.85	0	ltad
83.35	0	ltad
83.75	0	ltad
84.2	0	ltad
84.55	0	ltad
84.95	0	ltad
85.35	0	ltad
85.75	0	ltad
86.15	0	ltad
86.65	0	ltad
87.05	0	ltad
87.45	0	ltad
87.85	0	ltad
88.25	0	ltad
88.65	0	ltad
89.05	0	ltad
89.45	0	ltad
89.95	0	ltad
90.35	0	ltad
90.75	0	ltad
91.15	0	ltad
91.55	0	ltad
91.95	0	ltad
92.35	0	ltad
92.85	0	ltad
93.25	0	ltad
93.65	0	ltad
94.05	0	ltad
94.45	0	ltad
94.85	0	ltad
95.25	0	ltad
95.65	0	ltad
96.15	0	ltad
96.55	0	ltad
96.95	0	ltad
97.35	0	ltad
97.75	0	ltad
98.15	0	ltad
98.55	0	ltad
14.4	1	stad
19.3	1	stad
20.4	1	stad
21.9	1	stad
23	1	stad
23.2	1	stad
26.5	1	stad
27.8	1	stad
27.9	1	stad
28.2	1	stad
28.9	1	stad
33.9	1	stad
34.8	1	stad
40	1	stad
40.6	1	stad
42	1	stad
42.3	1	stad
44.8	1	stad
46.7	1	stad
47	1	stad
49.8	1	stad
50.1	1	stad
51	1	stad
52.3	1	stad
52.6	1	stad
56.4	1	stad
57.1	1	stad
57.7	1	stad
60.9	1	stad
61.4	1	stad
64	1	stad
72.5	1	stad
76.1	1	stad
76.5	1	stad
77.3	1	stad
84	1	stad
23.65	0	stad
26.95	0	stad
30.15	0	stad
33.45	0	stad
36.75	0	stad
40.35	0	stad
40.75	0	stad
41.15	0	stad
41.55	0	stad
41.95	0	stad
42.35	0	stad
42.65	0	stad
43.05	0	stad
43.45	0	stad
44	0	stad
44.25	0	stad
44.65	0	stad
44.95	0	stad
45.35	0	stad
45.75	0	stad
46.15	0	stad
46.55	0	stad
46.9	0	stad
47.35	0	stad
47.65	0	stad
48.05	0	stad
48.45	0	stad
48.85	0	stad
49.25	0	stad
49.65	0	stad
49.95	0	stad
50.25	0	stad
50.7	0	stad
51.1	0	stad
51.5	0	stad
52	0	stad
52.35	0	stad
52.7	0	stad
53.05	0	stad
53.45	0	stad
53.85	0	stad
54.25	0	stad
54.65	0	stad
54.95	0	stad
55.35	0	stad
55.75	0	stad
56.25	0	stad
56.55	0	stad
56.85	0	stad
57.25	0	stad
57.65	0	stad
58.05	0	stad
58.45	0	stad
58.85	0	stad
59.25	0	stad
59.65	0	stad
60.55	0	stad
61.1	0	stad
61.55	0	stad
62.15	0	stad
62.65	0	stad
63.15	0	stad
63.65	0	stad
64.25	0	stad
64.75	0	stad
65.25	0	stad
65.75	0	stad
66.35	0	stad
66.85	0	stad
67.35	0	stad
67.85	0	stad
68.45	0	stad
68.95	0	stad
69.45	0	stad
69.95	0	stad
70.55	0	stad
71.05	0	stad
71.55	0	stad
72.15	0	stad
72.65	0	stad
73.15	0	stad
73.65	0	stad
74.25	0	stad
74.75	0	stad
75.25	0	stad
75.75	0	stad
76.3	0	stad
76.85	0	stad
77.35	0	stad
77.85	0	stad
78.45	0	stad
78.95	0	stad
79.45	0	stad
80.45	0	stad
80.95	0	stad
81.45	0	stad
81.95	0	stad
82.45	0	stad
82.95	0	stad
83.45	0	stad
83.9	0	stad
84.45	0	stad
84.95	0	stad
85.45	0	stad
85.95	0	stad
86.45	0	stad
86.95	0	stad
87.45	0	stad
87.95	0	stad
88.45	0	stad
88.95	0	stad
89.45	0	stad
89.95	0	stad
90.45	0	stad
90.95	0	stad
91.45	0	stad
91.95	0	stad
92.45	0	stad
92.95	0	stad
93.45	0	stad
93.95	0	stad
94.45	0	stad
94.95	0	stad
95.45	0	stad
95.95	0	stad
96.45	0	stad
96.95	0	stad
97.45	0	stad
97.95	0	stad
98.45	0	stad
98.95	0	stad
99.45	0	stad
100.5	0	stad
102	0	stad
