## Supplementary data files for "Cancer patient survival can be accurately parameterized, revealing time-dependent therapeutic effects and doubling the precision of small trials": DELTA_2B.csv

Time	Event	Arm
0.762	1	erlotinib
1.15	1	erlotinib
1.2	1	erlotinib
1.64	1	erlotinib
1.92	1	erlotinib
2.03	1	erlotinib
2.14	1	erlotinib
2.22	1	erlotinib
2.32	1	erlotinib
2.48	1	erlotinib
2.71	1	erlotinib
2.77	1	erlotinib
2.78	1	erlotinib
2.85	1	erlotinib
2.91	1	erlotinib
2.92	1	erlotinib
2.93	1	erlotinib
3.03	1	erlotinib
3.4	1	erlotinib
3.58	1	erlotinib
3.63	1	erlotinib
3.64	1	erlotinib
3.77	1	erlotinib
3.88	1	erlotinib
3.93	1	erlotinib
4.04	1	erlotinib
4.21	1	erlotinib
4.33	1	erlotinib
4.36	1	erlotinib
4.4	1	erlotinib
4.96	1	erlotinib
5.15	1	erlotinib
5.26	1	erlotinib
5.35	1	erlotinib
5.39	1	erlotinib
5.5	1	erlotinib
5.63	1	erlotinib
5.79	1	erlotinib
6.04	1	erlotinib
6.2	1	erlotinib
6.58	1	erlotinib
6.69	1	erlotinib
6.9	1	erlotinib
7.34	1	erlotinib
7.4	1	erlotinib
7.73	1	erlotinib
7.83	1	erlotinib
7.91	1	erlotinib
7.99	1	erlotinib
8.25	1	erlotinib
8.45	1	erlotinib
8.67	1	erlotinib
8.84	1	erlotinib
8.93	1	erlotinib
8.98	1	erlotinib
9.01	1	erlotinib
9.02	1	erlotinib
9.57	1	erlotinib
9.89	1	erlotinib
11.3	1	erlotinib
12.7	1	erlotinib
13.4	1	erlotinib
13.8	1	erlotinib
13.9	1	erlotinib
14.7	1	erlotinib
15	1	erlotinib
15.8	1	erlotinib
16.4	1	erlotinib
16.6	1	erlotinib
17.2	1	erlotinib
17.9	1	erlotinib
18.8	1	erlotinib
19.4	1	erlotinib
19.5	1	erlotinib
19.8	1	erlotinib
20.7	1	erlotinib
21.7	1	erlotinib
21.8	1	erlotinib
22.2	1	erlotinib
22.4	1	erlotinib
23.6	1	erlotinib
23.8	1	erlotinib
24.1	1	erlotinib
0.3475	0	erlotinib
0.7415	0	erlotinib
1.1	0	erlotinib
1.46	0	erlotinib
1.815	0	erlotinib
2.19	0	erlotinib
2.55	0	erlotinib
2.905	0	erlotinib
3.275	0	erlotinib
3.635	0	erlotinib
4.015	0	erlotinib
4.365	0	erlotinib
4.72	0	erlotinib
5.105	0	erlotinib
5.465	0	erlotinib
5.805	0	erlotinib
6.185	0	erlotinib
6.555	0	erlotinib
6.91	0	erlotinib
7.27	0	erlotinib
7.63	0	erlotinib
8.355	0	erlotinib
8.725	0	erlotinib
9.095	0	erlotinib
9.46	0	erlotinib
9.825	0	erlotinib
10.15	0	erlotinib
10.55	0	erlotinib
10.95	0	erlotinib
11.25	0	erlotinib
11.65	0	erlotinib
11.95	0	erlotinib
12.35	0	erlotinib
12.75	0	erlotinib
13.05	0	erlotinib
13.45	0	erlotinib
13.85	0	erlotinib
14.15	0	erlotinib
14.55	0	erlotinib
14.95	0	erlotinib
15.25	0	erlotinib
15.65	0	erlotinib
16.75	0	erlotinib
17.55	0	erlotinib
18.35	0	erlotinib
19.15	0	erlotinib
19.95	0	erlotinib
20.75	0	erlotinib
21.55	0	erlotinib
22.35	0	erlotinib
23.15	0	erlotinib
24.85	0	erlotinib
25.75	0	erlotinib
26.65	0	erlotinib
27.55	0	erlotinib
28.45	0	erlotinib
29.35	0	erlotinib
30.25	0	erlotinib
31.15	0	erlotinib
32	0	erlotinib
32	0	erlotinib
32	0	erlotinib
32	0	erlotinib
32	0	erlotinib
32	0	erlotinib
32	0	erlotinib
32	0	erlotinib
0.733	1	docetaxel
1.25	1	docetaxel
1.25	1	docetaxel
1.74	1	docetaxel
1.74	1	docetaxel
1.86	1	docetaxel
1.86	1	docetaxel
2.17	1	docetaxel
2.29	1	docetaxel
2.29	1	docetaxel
2.51	1	docetaxel
2.51	1	docetaxel
2.9	1	docetaxel
2.9	1	docetaxel
3.36	1	docetaxel
3.36	1	docetaxel
3.36	1	docetaxel
3.58	1	docetaxel
3.58	1	docetaxel
3.82	1	docetaxel
3.82	1	docetaxel
4.22	1	docetaxel
4.22	1	docetaxel
4.22	1	docetaxel
4.34	1	docetaxel
4.49	1	docetaxel
4.61	1	docetaxel
4.61	1	docetaxel
4.8	1	docetaxel
5.01	1	docetaxel
5.01	1	docetaxel
5.22	1	docetaxel
5.35	1	docetaxel
5.35	1	docetaxel
5.47	1	docetaxel
5.62	1	docetaxel
5.77	1	docetaxel
5.77	1	docetaxel
5.96	1	docetaxel
6.54	1	docetaxel
6.54	1	docetaxel
6.75	1	docetaxel
6.75	1	docetaxel
7.12	1	docetaxel
7.42	1	docetaxel
7.42	1	docetaxel
7.42	1	docetaxel
7.7	1	docetaxel
7.7	1	docetaxel
7.7	1	docetaxel
8.13	1	docetaxel
8.13	1	docetaxel
8.13	1	docetaxel
8.22	1	docetaxel
8.46	1	docetaxel
8.58	1	docetaxel
8.83	1	docetaxel
9.23	1	docetaxel
9.38	1	docetaxel
9.99	1	docetaxel
10.3	1	docetaxel
10.3	1	docetaxel
10.4	1	docetaxel
10.5	1	docetaxel
10.6	1	docetaxel
11.1	1	docetaxel
11.2	1	docetaxel
11.4	1	docetaxel
12.1	1	docetaxel
12.3	1	docetaxel
13.1	1	docetaxel
13.9	1	docetaxel
14.3	1	docetaxel
14.4	1	docetaxel
14.8	1	docetaxel
15.2	1	docetaxel
15.4	1	docetaxel
15.8	1	docetaxel
16.4	1	docetaxel
17.4	1	docetaxel
19.6	1	docetaxel
20.1	1	docetaxel
21	1	docetaxel
21.2	1	docetaxel
21.3	1	docetaxel
21.5	1	docetaxel
22.3	1	docetaxel
22.5	1	docetaxel
27	1	docetaxel
27.8	1	docetaxel
28.3	1	docetaxel
30	1	docetaxel
30.3	1	docetaxel
30.4	1	docetaxel
0.397	0	docetaxel
0.825	0	docetaxel
1.33	0	docetaxel
1.8	0	docetaxel
2.23	0	docetaxel
2.615	0	docetaxel
3.15	0	docetaxel
3.64	0	docetaxel
4.08	0	docetaxel
4.55	0	docetaxel
4.905	0	docetaxel
5.41	0	docetaxel
5.865	0	docetaxel
6.25	0	docetaxel
6.825	0	docetaxel
7.21	0	docetaxel
7.655	0	docetaxel
8.52	0	docetaxel
8.935	0	docetaxel
9.44	0	docetaxel
9.9	0	docetaxel
10.35	0	docetaxel
10.75	0	docetaxel
11.15	0	docetaxel
11.65	0	docetaxel
12.05	0	docetaxel
12.55	0	docetaxel
12.95	0	docetaxel
13.35	0	docetaxel
13.85	0	docetaxel
14.25	0	docetaxel
14.65	0	docetaxel
15.15	0	docetaxel
15.55	0	docetaxel
16.75	0	docetaxel
17.45	0	docetaxel
18.25	0	docetaxel
18.95	0	docetaxel
19.7	0	docetaxel
20.7	0	docetaxel
21.25	0	docetaxel
22.1	0	docetaxel
22.75	0	docetaxel
23.75	0	docetaxel
24.95	0	docetaxel
25.75	0	docetaxel
26.55	0	docetaxel
27.35	0	docetaxel
28.05	0	docetaxel
28.85	0	docetaxel
29.65	0	docetaxel
30.45	0	docetaxel
31.25	0	docetaxel
32	0	docetaxel
32	0	docetaxel
32	0	docetaxel
32	0	docetaxel
