## Supplementary data files for "Cancer patient survival can be accurately parameterized, revealing time-dependent therapeutic effects and doubling the precision of small trials": EAGLE_1.csv

Time	Event	Arm
1.1	1	bev5
1.24	1	bev5
1.24	1	bev5
1.31	1	bev5
1.43	1	bev5
1.48	1	bev5
1.62	1	bev5
1.66	1	bev5
1.75	1	bev5
1.75	1	bev5
1.82	1	bev5
1.88	1	bev5
1.93	1	bev5
1.95	1	bev5
2.02	1	bev5
2.02	1	bev5
2.03	1	bev5
2.03	1	bev5
2.15	1	bev5
2.26	1	bev5
2.26	1	bev5
2.33	1	bev5
2.4	1	bev5
2.41	1	bev5
2.86	1	bev5
3.31	1	bev5
3.31	1	bev5
3.31	1	bev5
3.31	1	bev5
3.42	1	bev5
3.42	1	bev5
3.42	1	bev5
3.45	1	bev5
3.55	1	bev5
3.57	1	bev5
3.59	1	bev5
3.59	1	bev5
3.59	1	bev5
3.59	1	bev5
3.72	1	bev5
3.74	1	bev5
3.77	1	bev5
3.79	1	bev5
3.79	1	bev5
3.8	1	bev5
3.91	1	bev5
3.92	1	bev5
3.94	1	bev5
4.06	1	bev5
4.06	1	bev5
4.07	1	bev5
4.07	1	bev5
4.08	1	bev5
4.19	1	bev5
4.2	1	bev5
4.25	1	bev5
4.37	1	bev5
4.39	1	bev5
4.45	1	bev5
4.46	1	bev5
4.46	1	bev5
4.54	1	bev5
4.75	1	bev5
4.79	1	bev5
4.79	1	bev5
4.8	1	bev5
4.8	1	bev5
4.8	1	bev5
5.08	1	bev5
5.15	1	bev5
5.16	1	bev5
5.27	1	bev5
5.27	1	bev5
5.28	1	bev5
5.36	1	bev5
5.38	1	bev5
5.46	1	bev5
5.51	1	bev5
5.54	1	bev5
5.55	1	bev5
5.55	1	bev5
5.63	1	bev5
5.82	1	bev5
5.83	1	bev5
5.92	1	bev5
5.94	1	bev5
6.08	1	bev5
6.15	1	bev5
6.21	1	bev5
6.22	1	bev5
6.35	1	bev5
6.4	1	bev5
6.49	1	bev5
6.5	1	bev5
6.54	1	bev5
6.66	1	bev5
6.72	1	bev5
6.84	1	bev5
6.98	1	bev5
6.99	1	bev5
7.08	1	bev5
7.18	1	bev5
7.18	1	bev5
7.19	1	bev5
7.31	1	bev5
7.32	1	bev5
7.37	1	bev5
7.37	1	bev5
7.4	1	bev5
7.48	1	bev5
7.57	1	bev5
7.58	1	bev5
7.7	1	bev5
7.74	1	bev5
7.89	1	bev5
7.95	1	bev5
8.03	1	bev5
8.1	1	bev5
8.19	1	bev5
8.72	1	bev5
8.88	1	bev5
8.99	1	bev5
9.01	1	bev5
9.14	1	bev5
9.18	1	bev5
9.53	1	bev5
9.58	1	bev5
9.74	1	bev5
9.99	1	bev5
10.3	1	bev5
10.3	1	bev5
11.2	1	bev5
11.3	1	bev5
11.4	1	bev5
11.6	1	bev5
12.1	1	bev5
12.3	1	bev5
12.7	1	bev5
12.9	1	bev5
13.1	1	bev5
14.9	1	bev5
15	1	bev5
15.6	1	bev5
15.7	1	bev5
15.9	1	bev5
16.4	1	bev5
16.9	1	bev5
0.6945	0	bev5
1.155	0	bev5
1.785	0	bev5
2.365	0	bev5
2.985	0	bev5
3.595	0	bev5
4.195	0	bev5
4.795	0	bev5
5.4	0	bev5
6.375	0	bev5
6.745	0	bev5
7.12	0	bev5
7.5	0	bev5
7.875	0	bev5
8.24	0	bev5
8.63	0	bev5
8.995	0	bev5
9.37	0	bev5
9.755	0	bev5
10.15	0	bev5
10.45	0	bev5
10.85	0	bev5
11.25	0	bev5
11.65	0	bev5
12.65	0	bev5
13.35	0	bev5
13.95	0	bev5
14.65	0	bev5
15.35	0	bev5
15.95	0	bev5
16.65	0	bev5
17.35	0	bev5
20.95	0	bev5
25.35	0	bev5
0.192	1	bev10
0.59	1	bev10
1.39	1	bev10
1.59	1	bev10
1.63	1	bev10
1.73	1	bev10
1.83	1	bev10
1.88	1	bev10
1.92	1	bev10
1.93	1	bev10
2.01	1	bev10
2.02	1	bev10
2.09	1	bev10
2.11	1	bev10
2.11	1	bev10
2.12	1	bev10
2.15	1	bev10
2.33	1	bev10
2.79	1	bev10
2.81	1	bev10
2.97	1	bev10
3	1	bev10
3.12	1	bev10
3.13	1	bev10
3.22	1	bev10
3.27	1	bev10
3.28	1	bev10
3.3	1	bev10
3.46	1	bev10
3.49	1	bev10
3.5	1	bev10
3.63	1	bev10
3.65	1	bev10
3.65	1	bev10
3.65	1	bev10
3.66	1	bev10
3.66	1	bev10
3.66	1	bev10
3.71	1	bev10
3.82	1	bev10
3.84	1	bev10
3.88	1	bev10
3.89	1	bev10
4.03	1	bev10
4.04	1	bev10
4.06	1	bev10
4.06	1	bev10
4.09	1	bev10
4.1	1	bev10
4.12	1	bev10
4.17	1	bev10
4.26	1	bev10
4.32	1	bev10
4.33	1	bev10
4.42	1	bev10
4.44	1	bev10
4.52	1	bev10
4.54	1	bev10
4.56	1	bev10
4.56	1	bev10
4.57	1	bev10
4.68	1	bev10
4.92	1	bev10
4.92	1	bev10
4.93	1	bev10
4.93	1	bev10
5.25	1	bev10
5.29	1	bev10
5.3	1	bev10
5.3	1	bev10
5.42	1	bev10
5.46	1	bev10
5.61	1	bev10
5.62	1	bev10
5.63	1	bev10
5.7	1	bev10
5.7	1	bev10
5.7	1	bev10
5.71	1	bev10
5.71	1	bev10
5.71	1	bev10
5.97	1	bev10
5.99	1	bev10
6.08	1	bev10
6.16	1	bev10
6.19	1	bev10
6.28	1	bev10
6.38	1	bev10
6.46	1	bev10
6.48	1	bev10
6.48	1	bev10
6.82	1	bev10
6.83	1	bev10
6.87	1	bev10
6.91	1	bev10
7.02	1	bev10
7.07	1	bev10
7.15	1	bev10
7.25	1	bev10
7.35	1	bev10
7.36	1	bev10
7.48	1	bev10
7.48	1	bev10
7.5	1	bev10
7.5	1	bev10
7.61	1	bev10
7.74	1	bev10
7.89	1	bev10
7.99	1	bev10
8.02	1	bev10
8.11	1	bev10
8.2	1	bev10
8.44	1	bev10
8.48	1	bev10
8.49	1	bev10
8.49	1	bev10
8.52	1	bev10
8.85	1	bev10
8.89	1	bev10
9.24	1	bev10
9.29	1	bev10
9.37	1	bev10
9.54	1	bev10
9.77	1	bev10
9.89	1	bev10
10.2	1	bev10
10.3	1	bev10
10.4	1	bev10
10.5	1	bev10
10.7	1	bev10
10.9	1	bev10
11.1	1	bev10
11.2	1	bev10
11.2	1	bev10
11.5	1	bev10
11.7	1	bev10
11.8	1	bev10
11.9	1	bev10
12	1	bev10
12.6	1	bev10
12.8	1	bev10
12.9	1	bev10
13.1	1	bev10
14.2	1	bev10
14.3	1	bev10
14.7	1	bev10
15.4	1	bev10
16.3	1	bev10
17.9	1	bev10
19.4	1	bev10
20.1	1	bev10
0.349	0	bev10
0.7	0	bev10
1.06	0	bev10
1.42	0	bev10
1.765	0	bev10
2.115	0	bev10
2.475	0	bev10
2.82	0	bev10
3.185	0	bev10
3.535	0	bev10
3.885	0	bev10
4.245	0	bev10
4.58	0	bev10
4.95	0	bev10
5.295	0	bev10
5.64	0	bev10
6.375	0	bev10
6.75	0	bev10
7.125	0	bev10
7.49	0	bev10
7.835	0	bev10
8.235	0	bev10
8.625	0	bev10
9	0	bev10
9.39	0	bev10
9.745	0	bev10
10.15	0	bev10
10.45	0	bev10
10.85	0	bev10
11.25	0	bev10
11.65	0	bev10
13.15	0	bev10
14.35	0	bev10
15.55	0	bev10
16.75	0	bev10
24.65	0	bev10
