## Supplementary data files for "Cancer patient survival can be accurately parameterized, revealing time-dependent therapeutic effects and doubling the precision of small trials": ELDA_1A.csv

Time	Event	Arm
0.142	1	cmf
0.142	1	cmf
0.643	1	cmf
0.861	1	cmf
0.861	1	cmf
0.861	1	cmf
0.953	1	cmf
0.953	1	cmf
1.02	1	cmf
1.02	1	cmf
1.02	1	cmf
1.07	1	cmf
1.07	1	cmf
1.39	1	cmf
1.39	1	cmf
1.39	1	cmf
1.39	1	cmf
1.67	1	cmf
1.7	1	cmf
1.7	1	cmf
1.75	1	cmf
1.83	1	cmf
1.83	1	cmf
1.94	1	cmf
1.94	1	cmf
1.94	1	cmf
1.94	1	cmf
2.05	1	cmf
2.2	1	cmf
2.34	1	cmf
2.34	1	cmf
2.51	1	cmf
2.69	1	cmf
2.69	1	cmf
2.82	1	cmf
2.91	1	cmf
2.91	1	cmf
3.09	1	cmf
3.32	1	cmf
3.45	1	cmf
3.84	1	cmf
3.84	1	cmf
4.59	1	cmf
4.8	1	cmf
4.8	1	cmf
4.88	1	cmf
5.87	1	cmf
6.5	1	cmf
6.67	1	cmf
6.8	1	cmf
6.97	1	cmf
7.35	1	cmf
3.06	0	cmf
3.185	0	cmf
3.265	0	cmf
3.335	0	cmf
3.415	0	cmf
3.505	0	cmf
3.585	0	cmf
3.665	0	cmf
3.79	0	cmf
3.79	0	cmf
3.915	0	cmf
4.045	0	cmf
4.09	0	cmf
4.135	0	cmf
4.185	0	cmf
4.23	0	cmf
4.275	0	cmf
4.315	0	cmf
4.36	0	cmf
4.405	0	cmf
4.455	0	cmf
4.5	0	cmf
4.545	0	cmf
4.61	0	cmf
4.655	0	cmf
4.705	0	cmf
4.705	0	cmf
4.765	0	cmf
4.815	0	cmf
4.855	0	cmf
4.9	0	cmf
4.955	0	cmf
5.04	0	cmf
5.085	0	cmf
5.135	0	cmf
5.17	0	cmf
5.215	0	cmf
5.265	0	cmf
5.31	0	cmf
5.345	0	cmf
5.395	0	cmf
5.44	0	cmf
5.475	0	cmf
5.525	0	cmf
5.565	0	cmf
5.605	0	cmf
5.65	0	cmf
5.695	0	cmf
5.735	0	cmf
5.78	0	cmf
5.825	0	cmf
5.865	0	cmf
5.92	0	cmf
5.955	0	cmf
6.065	0	cmf
6.12	0	cmf
6.19	0	cmf
6.26	0	cmf
6.32	0	cmf
6.375	0	cmf
6.445	0	cmf
6.52	0	cmf
6.555	0	cmf
6.65	0	cmf
6.685	0	cmf
6.765	0	cmf
6.815	0	cmf
6.885	0	cmf
6.95	0	cmf
7.095	0	cmf
7.175	0	cmf
7.255	0	cmf
7.325	0	cmf
7.425	0	cmf
7.505	0	cmf
7.585	0	cmf
7.665	0	cmf
7.75	0	cmf
7.835	0	cmf
7.915	0	cmf
8.08	0	cmf
8.165	0	cmf
8.245	0	cmf
8.335	0	cmf
8.42	0	cmf
8.49	0	cmf
8.585	0	cmf
8.665	0	cmf
8.745	0	cmf
8.83	0	cmf
8.915	0	cmf
9.17	0	cmf
9.335	0	cmf
9.5	0	cmf
9.665	0	cmf
9.84	0	cmf
10	0	cmf
10	0	cmf
10	0	cmf
10	0	cmf
0.191	1	wdocetaxel
0.191	1	wdocetaxel
0.319	1	wdocetaxel
0.475	1	wdocetaxel
0.475	1	wdocetaxel
0.805	1	wdocetaxel
0.805	1	wdocetaxel
0.805	1	wdocetaxel
0.805	1	wdocetaxel
0.905	1	wdocetaxel
0.905	1	wdocetaxel
0.96	1	wdocetaxel
0.96	1	wdocetaxel
0.96	1	wdocetaxel
1.12	1	wdocetaxel
1.29	1	wdocetaxel
1.29	1	wdocetaxel
1.4	1	wdocetaxel
1.5	1	wdocetaxel
1.5	1	wdocetaxel
1.67	1	wdocetaxel
1.88	1	wdocetaxel
1.88	1	wdocetaxel
1.96	1	wdocetaxel
1.96	1	wdocetaxel
1.96	1	wdocetaxel
2.12	1	wdocetaxel
2.33	1	wdocetaxel
2.33	1	wdocetaxel
2.51	1	wdocetaxel
2.67	1	wdocetaxel
2.67	1	wdocetaxel
3.06	1	wdocetaxel
3.19	1	wdocetaxel
3.24	1	wdocetaxel
3.32	1	wdocetaxel
3.51	1	wdocetaxel
3.59	1	wdocetaxel
3.62	1	wdocetaxel
3.82	1	wdocetaxel
3.82	1	wdocetaxel
4.21	1	wdocetaxel
4.21	1	wdocetaxel
4.21	1	wdocetaxel
4.58	1	wdocetaxel
4.76	1	wdocetaxel
4.82	1	wdocetaxel
4.93	1	wdocetaxel
5.38	1	wdocetaxel
5.38	1	wdocetaxel
5.38	1	wdocetaxel
5.42	1	wdocetaxel
5.57	1	wdocetaxel
6.38	1	wdocetaxel
6.96	1	wdocetaxel
7.07	1	wdocetaxel
7.11	1	wdocetaxel
7.29	1	wdocetaxel
7.67	1	wdocetaxel
0.5115	0	wdocetaxel
1.345	0	wdocetaxel
1.695	0	wdocetaxel
2.2	0	wdocetaxel
2.445	0	wdocetaxel
2.605	0	wdocetaxel
2.86	0	wdocetaxel
3.13	0	wdocetaxel
3.215	0	wdocetaxel
3.26	0	wdocetaxel
3.35	0	wdocetaxel
3.4	0	wdocetaxel
3.49	0	wdocetaxel
3.565	0	wdocetaxel
3.645	0	wdocetaxel
3.7	0	wdocetaxel
3.775	0	wdocetaxel
3.845	0	wdocetaxel
3.895	0	wdocetaxel
3.955	0	wdocetaxel
4.095	0	wdocetaxel
4.16	0	wdocetaxel
4.16	0	wdocetaxel
4.245	0	wdocetaxel
4.3	0	wdocetaxel
4.345	0	wdocetaxel
4.42	0	wdocetaxel
4.47	0	wdocetaxel
4.54	0	wdocetaxel
4.54	0	wdocetaxel
4.65	0	wdocetaxel
4.65	0	wdocetaxel
4.725	0	wdocetaxel
4.79	0	wdocetaxel
4.84	0	wdocetaxel
4.895	0	wdocetaxel
4.95	0	wdocetaxel
5.095	0	wdocetaxel
5.2	0	wdocetaxel
5.29	0	wdocetaxel
5.4	0	wdocetaxel
5.485	0	wdocetaxel
5.595	0	wdocetaxel
5.695	0	wdocetaxel
5.795	0	wdocetaxel
5.895	0	wdocetaxel
6.075	0	wdocetaxel
6.145	0	wdocetaxel
6.225	0	wdocetaxel
6.295	0	wdocetaxel
6.35	0	wdocetaxel
6.445	0	wdocetaxel
6.515	0	wdocetaxel
6.585	0	wdocetaxel
6.66	0	wdocetaxel
6.73	0	wdocetaxel
6.8	0	wdocetaxel
6.885	0	wdocetaxel
6.935	0	wdocetaxel
7.09	0	wdocetaxel
7.175	0	wdocetaxel
7.23	0	wdocetaxel
7.32	0	wdocetaxel
7.375	0	wdocetaxel
7.455	0	wdocetaxel
7.5	0	wdocetaxel
7.59	0	wdocetaxel
7.66	0	wdocetaxel
7.725	0	wdocetaxel
7.795	0	wdocetaxel
7.865	0	wdocetaxel
7.935	0	wdocetaxel
8.09	0	wdocetaxel
8.185	0	wdocetaxel
8.275	0	wdocetaxel
8.36	0	wdocetaxel
8.455	0	wdocetaxel
8.545	0	wdocetaxel
8.63	0	wdocetaxel
8.725	0	wdocetaxel
8.815	0	wdocetaxel
8.9	0	wdocetaxel
9.24	0	wdocetaxel
9.495	0	wdocetaxel
9.745	0	wdocetaxel
10	0	wdocetaxel
10	0	wdocetaxel
10	0	wdocetaxel
