## Supplementary data files for "Cancer patient survival can be accurately parameterized, revealing time-dependent therapeutic effects and doubling the precision of small trials": ELDA_1B.csv

Time	Event	Arm
0.801	1	cmf
1.32	1	cmf
1.32	1	cmf
1.41	1	cmf
1.78	1	cmf
1.85	1	cmf
1.94	1	cmf
2.23	1	cmf
2.33	1	cmf
2.33	1	cmf
2.68	1	cmf
3.05	1	cmf
3.3	1	cmf
3.37	1	cmf
3.54	1	cmf
3.56	1	cmf
3.76	1	cmf
3.85	1	cmf
4.3	1	cmf
4.75	1	cmf
5.47	1	cmf
5.79	1	cmf
5.92	1	cmf
6.63	1	cmf
6.87	1	cmf
0.1615	0	cmf
0.3375	0	cmf
0.502	0	cmf
0.666	0	cmf
0.8305	0	cmf
1.175	0	cmf
1.34	0	cmf
1.515	0	cmf
1.695	0	cmf
1.86	0	cmf
2.135	0	cmf
2.24	0	cmf
2.34	0	cmf
2.415	0	cmf
2.525	0	cmf
2.63	0	cmf
2.72	0	cmf
2.815	0	cmf
2.92	0	cmf
3.075	0	cmf
3.145	0	cmf
3.205	0	cmf
3.285	0	cmf
3.355	0	cmf
3.415	0	cmf
3.485	0	cmf
3.55	0	cmf
3.595	0	cmf
3.66	0	cmf
3.74	0	cmf
3.81	0	cmf
3.87	0	cmf
3.94	0	cmf
4.045	0	cmf
4.085	0	cmf
4.125	0	cmf
4.165	0	cmf
4.21	0	cmf
4.245	0	cmf
4.275	0	cmf
4.325	0	cmf
4.365	0	cmf
4.41	0	cmf
4.445	0	cmf
4.48	0	cmf
4.525	0	cmf
4.565	0	cmf
4.61	0	cmf
4.645	0	cmf
4.68	0	cmf
4.73	0	cmf
4.76	0	cmf
4.81	0	cmf
4.835	0	cmf
4.87	0	cmf
4.915	0	cmf
4.965	0	cmf
5.045	0	cmf
5.09	0	cmf
5.15	0	cmf
5.195	0	cmf
5.235	0	cmf
5.29	0	cmf
5.335	0	cmf
5.385	0	cmf
5.42	0	cmf
5.475	0	cmf
5.535	0	cmf
5.575	0	cmf
5.615	0	cmf
5.655	0	cmf
5.715	0	cmf
5.775	0	cmf
5.805	0	cmf
5.855	0	cmf
5.91	0	cmf
5.97	0	cmf
6.04	0	cmf
6.1	0	cmf
6.155	0	cmf
6.215	0	cmf
6.265	0	cmf
6.315	0	cmf
6.37	0	cmf
6.425	0	cmf
6.475	0	cmf
6.525	0	cmf
6.585	0	cmf
6.64	0	cmf
6.685	0	cmf
6.735	0	cmf
6.795	0	cmf
6.84	0	cmf
6.895	0	cmf
6.945	0	cmf
7.085	0	cmf
7.155	0	cmf
7.25	0	cmf
7.315	0	cmf
7.415	0	cmf
7.495	0	cmf
7.59	0	cmf
7.665	0	cmf
7.745	0	cmf
7.835	0	cmf
7.915	0	cmf
8.085	0	cmf
8.165	0	cmf
8.26	0	cmf
8.34	0	cmf
8.435	0	cmf
8.505	0	cmf
8.595	0	cmf
8.67	0	cmf
8.755	0	cmf
8.845	0	cmf
8.925	0	cmf
9.155	0	cmf
9.295	0	cmf
9.435	0	cmf
9.575	0	cmf
9.715	0	cmf
9.835	0	cmf
10	0	cmf
10	0	cmf
10	0	cmf
10	0	cmf
0.349	1	wdocetaxel
0.773	1	wdocetaxel
0.773	1	wdocetaxel
1.28	1	wdocetaxel
1.28	1	wdocetaxel
1.41	1	wdocetaxel
1.5	1	wdocetaxel
1.88	1	wdocetaxel
2.05	1	wdocetaxel
2.23	1	wdocetaxel
2.48	1	wdocetaxel
3.05	1	wdocetaxel
3.25	1	wdocetaxel
3.33	1	wdocetaxel
3.33	1	wdocetaxel
3.33	1	wdocetaxel
3.35	1	wdocetaxel
4.03	1	wdocetaxel
4.11	1	wdocetaxel
4.42	1	wdocetaxel
4.53	1	wdocetaxel
4.74	1	wdocetaxel
4.88	1	wdocetaxel
5.19	1	wdocetaxel
5.53	1	wdocetaxel
5.72	1	wdocetaxel
5.92	1	wdocetaxel
6.22	1	wdocetaxel
6.35	1	wdocetaxel
6.39	1	wdocetaxel
7.34	1	wdocetaxel
7.65	1	wdocetaxel
7.8	1	wdocetaxel
8	1	wdocetaxel
0.307	0	wdocetaxel
0.715	0	wdocetaxel
1.17	0	wdocetaxel
1.38	0	wdocetaxel
1.53	0	wdocetaxel
1.665	0	wdocetaxel
1.85	0	wdocetaxel
2.17	0	wdocetaxel
2.365	0	wdocetaxel
2.575	0	wdocetaxel
2.73	0	wdocetaxel
2.9	0	wdocetaxel
3.08	0	wdocetaxel
3.135	0	wdocetaxel
3.205	0	wdocetaxel
3.265	0	wdocetaxel
3.305	0	wdocetaxel
3.37	0	wdocetaxel
3.43	0	wdocetaxel
3.495	0	wdocetaxel
3.535	0	wdocetaxel
3.58	0	wdocetaxel
3.63	0	wdocetaxel
3.725	0	wdocetaxel
3.77	0	wdocetaxel
3.82	0	wdocetaxel
3.875	0	wdocetaxel
3.965	0	wdocetaxel
3.965	0	wdocetaxel
4.07	0	wdocetaxel
4.13	0	wdocetaxel
4.18	0	wdocetaxel
4.235	0	wdocetaxel
4.28	0	wdocetaxel
4.32	0	wdocetaxel
4.38	0	wdocetaxel
4.445	0	wdocetaxel
4.5	0	wdocetaxel
4.5	0	wdocetaxel
4.55	0	wdocetaxel
4.595	0	wdocetaxel
4.645	0	wdocetaxel
4.705	0	wdocetaxel
4.765	0	wdocetaxel
4.835	0	wdocetaxel
4.835	0	wdocetaxel
4.915	0	wdocetaxel
4.96	0	wdocetaxel
5.1	0	wdocetaxel
5.1	0	wdocetaxel
5.22	0	wdocetaxel
5.33	0	wdocetaxel
5.395	0	wdocetaxel
5.45	0	wdocetaxel
5.515	0	wdocetaxel
5.605	0	wdocetaxel
5.675	0	wdocetaxel
5.745	0	wdocetaxel
5.8	0	wdocetaxel
5.895	0	wdocetaxel
5.945	0	wdocetaxel
6.07	0	wdocetaxel
6.16	0	wdocetaxel
6.16	0	wdocetaxel
6.245	0	wdocetaxel
6.245	0	wdocetaxel
6.31	0	wdocetaxel
6.37	0	wdocetaxel
6.405	0	wdocetaxel
6.455	0	wdocetaxel
6.495	0	wdocetaxel
6.545	0	wdocetaxel
6.585	0	wdocetaxel
6.64	0	wdocetaxel
6.675	0	wdocetaxel
6.725	0	wdocetaxel
6.78	0	wdocetaxel
6.815	0	wdocetaxel
6.865	0	wdocetaxel
6.91	0	wdocetaxel
6.955	0	wdocetaxel
7.065	0	wdocetaxel
7.135	0	wdocetaxel
7.195	0	wdocetaxel
7.3	0	wdocetaxel
7.3	0	wdocetaxel
7.37	0	wdocetaxel
7.49	0	wdocetaxel
7.555	0	wdocetaxel
7.62	0	wdocetaxel
7.675	0	wdocetaxel
7.725	0	wdocetaxel
7.775	0	wdocetaxel
7.895	0	wdocetaxel
7.965	0	wdocetaxel
8.085	0	wdocetaxel
8.165	0	wdocetaxel
8.245	0	wdocetaxel
8.33	0	wdocetaxel
8.415	0	wdocetaxel
8.495	0	wdocetaxel
8.585	0	wdocetaxel
8.67	0	wdocetaxel
8.74	0	wdocetaxel
8.835	0	wdocetaxel
8.915	0	wdocetaxel
9.195	0	wdocetaxel
9.395	0	wdocetaxel
9.595	0	wdocetaxel
9.795	0	wdocetaxel
10	0	wdocetaxel
10	0	wdocetaxel
10	0	wdocetaxel
