## Supplementary data files for "Cancer patient survival can be accurately parameterized, revealing time-dependent therapeutic effects and doubling the precision of small trials": ELM-PC4_2A.csv

Time	Event	Arm
1.16	1	orteronel
1.16	1	orteronel
1.16	1	orteronel
1.16	1	orteronel
1.2	1	orteronel
1.48	1	orteronel
1.48	1	orteronel
1.48	1	orteronel
1.59	1	orteronel
1.62	1	orteronel
1.62	1	orteronel
1.69	1	orteronel
1.69	1	orteronel
1.69	1	orteronel
1.69	1	orteronel
1.69	1	orteronel
1.74	1	orteronel
1.74	1	orteronel
1.74	1	orteronel
1.78	1	orteronel
1.78	1	orteronel
1.78	1	orteronel
1.8	1	orteronel
1.8	1	orteronel
1.8	1	orteronel
1.82	1	orteronel
1.82	1	orteronel
1.85	1	orteronel
1.86	1	orteronel
1.86	1	orteronel
1.86	1	orteronel
1.88	1	orteronel
1.88	1	orteronel
1.88	1	orteronel
1.88	1	orteronel
1.91	1	orteronel
1.91	1	orteronel
1.92	1	orteronel
1.92	1	orteronel
1.93	1	orteronel
1.93	1	orteronel
2.01	1	orteronel
2.01	1	orteronel
2.01	1	orteronel
2.01	1	orteronel
2.01	1	orteronel
2.01	1	orteronel
2.01	1	orteronel
2.01	1	orteronel
2.01	1	orteronel
2.01	1	orteronel
2.01	1	orteronel
2.01	1	orteronel
2.87	1	orteronel
2.87	1	orteronel
2.87	1	orteronel
2.87	1	orteronel
2.87	1	orteronel
3.1	1	orteronel
3.1	1	orteronel
3.1	1	orteronel
3.25	1	orteronel
3.25	1	orteronel
3.5	1	orteronel
3.5	1	orteronel
3.5	1	orteronel
3.5	1	orteronel
3.5	1	orteronel
3.5	1	orteronel
3.5	1	orteronel
3.6	1	orteronel
3.6	1	orteronel
3.6	1	orteronel
3.6	1	orteronel
3.6	1	orteronel
3.69	1	orteronel
3.69	1	orteronel
3.69	1	orteronel
3.69	1	orteronel
3.69	1	orteronel
3.69	1	orteronel
3.69	1	orteronel
3.69	1	orteronel
3.69	1	orteronel
3.69	1	orteronel
3.69	1	orteronel
3.69	1	orteronel
3.79	1	orteronel
3.79	1	orteronel
3.79	1	orteronel
3.79	1	orteronel
3.79	1	orteronel
3.79	1	orteronel
3.79	1	orteronel
3.79	1	orteronel
3.79	1	orteronel
3.86	1	orteronel
3.86	1	orteronel
3.86	1	orteronel
3.86	1	orteronel
3.86	1	orteronel
3.95	1	orteronel
3.95	1	orteronel
4.03	1	orteronel
4.13	1	orteronel
4.44	1	orteronel
4.44	1	orteronel
4.44	1	orteronel
4.82	1	orteronel
4.82	1	orteronel
4.96	1	orteronel
4.96	1	orteronel
5.31	1	orteronel
5.31	1	orteronel
5.31	1	orteronel
5.31	1	orteronel
5.31	1	orteronel
5.31	1	orteronel
5.31	1	orteronel
5.46	1	orteronel
5.46	1	orteronel
5.46	1	orteronel
5.46	1	orteronel
5.46	1	orteronel
5.46	1	orteronel
5.46	1	orteronel
5.46	1	orteronel
5.46	1	orteronel
5.46	1	orteronel
5.46	1	orteronel
5.55	1	orteronel
5.55	1	orteronel
5.55	1	orteronel
5.55	1	orteronel
5.55	1	orteronel
5.59	1	orteronel
5.59	1	orteronel
5.59	1	orteronel
5.59	1	orteronel
5.59	1	orteronel
5.59	1	orteronel
5.59	1	orteronel
5.59	1	orteronel
5.63	1	orteronel
5.63	1	orteronel
5.63	1	orteronel
5.63	1	orteronel
5.68	1	orteronel
5.68	1	orteronel
5.68	1	orteronel
5.68	1	orteronel
5.72	1	orteronel
5.72	1	orteronel
5.74	1	orteronel
5.74	1	orteronel
5.79	1	orteronel
5.79	1	orteronel
5.79	1	orteronel
6.36	1	orteronel
6.36	1	orteronel
6.36	1	orteronel
6.47	1	orteronel
6.47	1	orteronel
6.64	1	orteronel
6.64	1	orteronel
6.64	1	orteronel
6.9	1	orteronel
6.9	1	orteronel
7.13	1	orteronel
7.13	1	orteronel
7.22	1	orteronel
7.22	1	orteronel
7.33	1	orteronel
7.33	1	orteronel
7.68	1	orteronel
7.68	1	orteronel
8	1	orteronel
8	1	orteronel
8	1	orteronel
8	1	orteronel
8.07	1	orteronel
8.07	1	orteronel
8.07	1	orteronel
8.07	1	orteronel
8.07	1	orteronel
8.07	1	orteronel
8.18	1	orteronel
8.18	1	orteronel
8.18	1	orteronel
8.18	1	orteronel
8.22	1	orteronel
8.22	1	orteronel
8.22	1	orteronel
8.22	1	orteronel
8.22	1	orteronel
8.22	1	orteronel
8.22	1	orteronel
8.22	1	orteronel
8.22	1	orteronel
8.22	1	orteronel
8.22	1	orteronel
8.22	1	orteronel
8.22	1	orteronel
8.22	1	orteronel
8.22	1	orteronel
8.32	1	orteronel
8.32	1	orteronel
8.32	1	orteronel
8.32	1	orteronel
8.32	1	orteronel
8.32	1	orteronel
8.32	1	orteronel
8.32	1	orteronel
8.32	1	orteronel
8.32	1	orteronel
8.32	1	orteronel
8.32	1	orteronel
8.32	1	orteronel
8.32	1	orteronel
8.32	1	orteronel
8.32	1	orteronel
8.32	1	orteronel
8.41	1	orteronel
8.41	1	orteronel
8.41	1	orteronel
8.41	1	orteronel
8.41	1	orteronel
8.41	1	orteronel
8.41	1	orteronel
8.41	1	orteronel
8.41	1	orteronel
8.41	1	orteronel
8.41	1	orteronel
8.41	1	orteronel
8.41	1	orteronel
8.56	1	orteronel
8.56	1	orteronel
8.56	1	orteronel
8.56	1	orteronel
8.56	1	orteronel
8.56	1	orteronel
8.56	1	orteronel
8.56	1	orteronel
8.64	1	orteronel
8.64	1	orteronel
8.95	1	orteronel
8.95	1	orteronel
8.95	1	orteronel
9.14	1	orteronel
9.14	1	orteronel
9.32	1	orteronel
9.32	1	orteronel
9.32	1	orteronel
9.44	1	orteronel
9.44	1	orteronel
9.44	1	orteronel
9.44	1	orteronel
10.1	1	orteronel
10.1	1	orteronel
10.2	1	orteronel
10.3	1	orteronel
10.3	1	orteronel
10.6	1	orteronel
10.6	1	orteronel
10.9	1	orteronel
10.9	1	orteronel
10.9	1	orteronel
10.9	1	orteronel
10.9	1	orteronel
10.9	1	orteronel
10.9	1	orteronel
10.9	1	orteronel
10.9	1	orteronel
10.9	1	orteronel
11	1	orteronel
11	1	orteronel
11.1	1	orteronel
11.1	1	orteronel
11.1	1	orteronel
11.1	1	orteronel
11.1	1	orteronel
11.1	1	orteronel
11.1	1	orteronel
11.1	1	orteronel
11.2	1	orteronel
11.2	1	orteronel
11.2	1	orteronel
11.2	1	orteronel
11.2	1	orteronel
11.2	1	orteronel
11.2	1	orteronel
11.2	1	orteronel
11.2	1	orteronel
11.3	1	orteronel
11.3	1	orteronel
11.3	1	orteronel
11.4	1	orteronel
11.4	1	orteronel
11.5	1	orteronel
11.7	1	orteronel
11.7	1	orteronel
11.7	1	orteronel
11.8	1	orteronel
12	1	orteronel
12.1	1	orteronel
12.3	1	orteronel
12.3	1	orteronel
12.5	1	orteronel
12.9	1	orteronel
13	1	orteronel
13	1	orteronel
13.1	1	orteronel
13.4	1	orteronel
13.4	1	orteronel
13.4	1	orteronel
13.4	1	orteronel
13.5	1	orteronel
13.5	1	orteronel
13.5	1	orteronel
13.5	1	orteronel
13.5	1	orteronel
13.6	1	orteronel
13.6	1	orteronel
13.6	1	orteronel
13.7	1	orteronel
13.7	1	orteronel
13.7	1	orteronel
13.7	1	orteronel
13.7	1	orteronel
13.7	1	orteronel
13.7	1	orteronel
13.7	1	orteronel
13.7	1	orteronel
13.7	1	orteronel
13.8	1	orteronel
13.8	1	orteronel
13.9	1	orteronel
13.9	1	orteronel
13.9	1	orteronel
13.9	1	orteronel
13.9	1	orteronel
13.9	1	orteronel
13.9	1	orteronel
13.9	1	orteronel
14.1	1	orteronel
14.1	1	orteronel
14.1	1	orteronel
14.1	1	orteronel
14.3	1	orteronel
14.3	1	orteronel
14.3	1	orteronel
14.6	1	orteronel
14.6	1	orteronel
14.7	1	orteronel
14.8	1	orteronel
14.9	1	orteronel
15	1	orteronel
15	1	orteronel
15.1	1	orteronel
15.2	1	orteronel
15.2	1	orteronel
15.2	1	orteronel
15.3	1	orteronel
15.7	1	orteronel
16	1	orteronel
16.1	1	orteronel
16.1	1	orteronel
16.2	1	orteronel
16.4	1	orteronel
16.4	1	orteronel
16.5	1	orteronel
16.5	1	orteronel
16.5	1	orteronel
16.5	1	orteronel
16.5	1	orteronel
16.5	1	orteronel
16.6	1	orteronel
16.6	1	orteronel
16.6	1	orteronel
16.6	1	orteronel
16.6	1	orteronel
16.6	1	orteronel
16.6	1	orteronel
16.6	1	orteronel
16.6	1	orteronel
16.6	1	orteronel
16.6	1	orteronel
16.7	1	orteronel
16.7	1	orteronel
16.8	1	orteronel
16.9	1	orteronel
16.9	1	orteronel
16.9	1	orteronel
16.9	1	orteronel
17	1	orteronel
17.1	1	orteronel
17.2	1	orteronel
17.5	1	orteronel
17.6	1	orteronel
18.2	1	orteronel
18.2	1	orteronel
18.4	1	orteronel
18.4	1	orteronel
18.8	1	orteronel
18.8	1	orteronel
18.9	1	orteronel
18.9	1	orteronel
19	1	orteronel
19	1	orteronel
19.1	1	orteronel
19.1	1	orteronel
19.2	1	orteronel
19.3	1	orteronel
19.3	1	orteronel
19.3	1	orteronel
19.4	1	orteronel
19.4	1	orteronel
19.4	1	orteronel
19.4	1	orteronel
19.5	1	orteronel
19.5	1	orteronel
19.5	1	orteronel
19.5	1	orteronel
19.5	1	orteronel
19.6	1	orteronel
19.7	1	orteronel
19.7	1	orteronel
19.8	1	orteronel
19.8	1	orteronel
20	1	orteronel
20.1	1	orteronel
20.1	1	orteronel
20.2	1	orteronel
21	1	orteronel
21.2	1	orteronel
21.6	1	orteronel
21.6	1	orteronel
21.9	1	orteronel
21.9	1	orteronel
22.1	1	orteronel
22.1	1	orteronel
22.1	1	orteronel
22.1	1	orteronel
22.1	1	orteronel
22.2	1	orteronel
22.2	1	orteronel
22.2	1	orteronel
22.2	1	orteronel
22.2	1	orteronel
22.3	1	orteronel
22.3	1	orteronel
22.3	1	orteronel
22.4	1	orteronel
22.4	1	orteronel
22.7	1	orteronel
23.1	1	orteronel
23.3	1	orteronel
23.5	1	orteronel
23.5	1	orteronel
23.7	1	orteronel
23.9	1	orteronel
23.9	1	orteronel
24.8	1	orteronel
24.8	1	orteronel
24.8	1	orteronel
24.8	1	orteronel
25.3	1	orteronel
25.4	1	orteronel
25.6	1	orteronel
25.9	1	orteronel
26.1	1	orteronel
26.2	1	orteronel
27.1	1	orteronel
27.3	1	orteronel
27.5	1	orteronel
27.5	1	orteronel
27.7	1	orteronel
27.7	1	orteronel
27.9	1	orteronel
27.9	1	orteronel
28.5	1	orteronel
28.8	1	orteronel
30.3	1	orteronel
30.3	1	orteronel
30.5	1	orteronel
31.3	1	orteronel
31.4	1	orteronel
32.7	1	orteronel
0.0466	0	orteronel
0.0466	0	orteronel
0.1536	0	orteronel
0.1536	0	orteronel
0.2255	0	orteronel
0.272	0	orteronel
0.3185	0	orteronel
0.367	0	orteronel
0.3995	0	orteronel
0.432	0	orteronel
0.4805	0	orteronel
0.5265	0	orteronel
0.5725	0	orteronel
0.6195	0	orteronel
0.67	0	orteronel
0.7215	0	orteronel
0.775	0	orteronel
0.8045	0	orteronel
0.8505	0	orteronel
0.8965	0	orteronel
0.9435	0	orteronel
0.989	0	orteronel
1.045	0	orteronel
1.045	0	orteronel
1.11	0	orteronel
1.145	0	orteronel
1.225	0	orteronel
1.225	0	orteronel
1.29	0	orteronel
1.335	0	orteronel
1.39	0	orteronel
1.445	0	orteronel
1.445	0	orteronel
1.535	0	orteronel
1.535	0	orteronel
1.605	0	orteronel
1.655	0	orteronel
1.71	0	orteronel
1.735	0	orteronel
1.79	0	orteronel
1.835	0	orteronel
1.87	0	orteronel
1.915	0	orteronel
1.97	0	orteronel
1.97	0	orteronel
2.07	0	orteronel
2.07	0	orteronel
2.17	0	orteronel
2.17	0	orteronel
2.265	0	orteronel
2.265	0	orteronel
2.265	0	orteronel
2.36	0	orteronel
2.445	0	orteronel
2.445	0	orteronel
2.54	0	orteronel
2.54	0	orteronel
2.54	0	orteronel
2.63	0	orteronel
2.695	0	orteronel
2.695	0	orteronel
2.755	0	orteronel
2.83	0	orteronel
2.83	0	orteronel
2.91	0	orteronel
2.91	0	orteronel
2.99	0	orteronel
3.14	0	orteronel
3.215	0	orteronel
3.295	0	orteronel
3.42	0	orteronel
3.525	0	orteronel
3.575	0	orteronel
3.705	0	orteronel
3.77	0	orteronel
3.905	0	orteronel
3.99	0	orteronel
4.08	0	orteronel
4.16	0	orteronel
4.245	0	orteronel
4.395	0	orteronel
4.47	0	orteronel
4.53	0	orteronel
4.6	0	orteronel
4.76	0	orteronel
4.835	0	orteronel
4.905	0	orteronel
5	0	orteronel
5.085	0	orteronel
5.22	0	orteronel
5.22	0	orteronel
5.425	0	orteronel
5.505	0	orteronel
5.57	0	orteronel
5.7	0	orteronel
5.765	0	orteronel
5.92	0	orteronel
5.92	0	orteronel
6.135	0	orteronel
6.285	0	orteronel
6.5	0	orteronel
6.685	0	orteronel
6.77	0	orteronel
6.93	0	orteronel
7.085	0	orteronel
7.275	0	orteronel
7.435	0	orteronel
7.58	0	orteronel
7.71	0	orteronel
7.92	0	orteronel
7.92	0	orteronel
8.15	0	orteronel
8.295	0	orteronel
8.445	0	orteronel
8.6	0	orteronel
8.755	0	orteronel
8.915	0	orteronel
9.185	0	orteronel
9.275	0	orteronel
9.405	0	orteronel
9.475	0	orteronel
9.57	0	orteronel
9.675	0	orteronel
9.835	0	orteronel
9.92	0	orteronel
10.03	0	orteronel
10.15	0	orteronel
10.25	0	orteronel
10.45	0	orteronel
10.55	0	orteronel
10.65	0	orteronel
10.8	0	orteronel
10.8	0	orteronel
10.95	0	orteronel
11.05	0	orteronel
11.25	0	orteronel
11.35	0	orteronel
11.45	0	orteronel
11.6	0	orteronel
11.6	0	orteronel
11.75	0	orteronel
11.85	0	orteronel
12.2	0	orteronel
12.35	0	orteronel
12.55	0	orteronel
12.75	0	orteronel
12.85	0	orteronel
13.05	0	orteronel
13.25	0	orteronel
13.45	0	orteronel
13.55	0	orteronel
13.75	0	orteronel
13.95	0	orteronel
14.2	0	orteronel
14.2	0	orteronel
14.45	0	orteronel
14.65	0	orteronel
14.85	0	orteronel
15.15	0	orteronel
15.35	0	orteronel
15.45	0	orteronel
15.65	0	orteronel
15.85	0	orteronel
15.95	0	orteronel
16.15	0	orteronel
16.35	0	orteronel
16.45	0	orteronel
16.65	0	orteronel
16.85	0	orteronel
16.95	0	orteronel
17.15	0	orteronel
17.35	0	orteronel
17.45	0	orteronel
17.65	0	orteronel
17.85	0	orteronel
18.05	0	orteronel
18.05	0	orteronel
18.15	0	orteronel
18.15	0	orteronel
18.25	0	orteronel
18.25	0	orteronel
18.35	0	orteronel
18.35	0	orteronel
18.5	0	orteronel
18.5	0	orteronel
18.5	0	orteronel
18.5	0	orteronel
18.65	0	orteronel
18.65	0	orteronel
18.75	0	orteronel
18.75	0	orteronel
18.85	0	orteronel
18.85	0	orteronel
18.95	0	orteronel
18.95	0	orteronel
19.05	0	orteronel
19.05	0	orteronel
19.15	0	orteronel
19.15	0	orteronel
19.25	0	orteronel
19.25	0	orteronel
19.35	0	orteronel
19.35	0	orteronel
19.45	0	orteronel
19.45	0	orteronel
19.55	0	orteronel
19.55	0	orteronel
19.65	0	orteronel
19.65	0	orteronel
19.75	0	orteronel
19.75	0	orteronel
19.85	0	orteronel
19.85	0	orteronel
19.95	0	orteronel
19.95	0	orteronel
20.05	0	orteronel
20.05	0	orteronel
20.15	0	orteronel
20.15	0	orteronel
20.25	0	orteronel
20.25	0	orteronel
20.35	0	orteronel
20.35	0	orteronel
20.45	0	orteronel
20.45	0	orteronel
20.55	0	orteronel
20.55	0	orteronel
20.65	0	orteronel
20.65	0	orteronel
20.75	0	orteronel
20.75	0	orteronel
20.85	0	orteronel
20.85	0	orteronel
20.95	0	orteronel
20.95	0	orteronel
21.15	0	orteronel
21.25	0	orteronel
21.45	0	orteronel
21.55	0	orteronel
21.8	0	orteronel
21.8	0	orteronel
22.05	0	orteronel
22.15	0	orteronel
22.35	0	orteronel
22.45	0	orteronel
22.65	0	orteronel
22.75	0	orteronel
22.95	0	orteronel
23.05	0	orteronel
23.2	0	orteronel
23.35	0	orteronel
23.55	0	orteronel
23.65	0	orteronel
23.85	0	orteronel
24.15	0	orteronel
24.25	0	orteronel
24.45	0	orteronel
24.55	0	orteronel
24.65	0	orteronel
24.85	0	orteronel
24.95	0	orteronel
25.05	0	orteronel
25.25	0	orteronel
25.35	0	orteronel
25.45	0	orteronel
25.65	0	orteronel
25.75	0	orteronel
25.95	0	orteronel
26.05	0	orteronel
26.15	0	orteronel
26.35	0	orteronel
26.45	0	orteronel
26.55	0	orteronel
26.75	0	orteronel
26.85	0	orteronel
27.25	0	orteronel
27.55	0	orteronel
27.85	0	orteronel
28.05	0	orteronel
28.35	0	orteronel
28.65	0	orteronel
28.95	0	orteronel
29.15	0	orteronel
29.45	0	orteronel
29.75	0	orteronel
30.45	0	orteronel
30.85	0	orteronel
31.25	0	orteronel
31.75	0	orteronel
32.15	0	orteronel
32.55	0	orteronel
33.45	0	orteronel
33.95	0	orteronel
0.649	1	placebo
0.649	1	placebo
0.649	1	placebo
0.649	1	placebo
0.649	1	placebo
1.12	1	placebo
1.32	1	placebo
1.32	1	placebo
1.52	1	placebo
1.52	1	placebo
1.52	1	placebo
1.58	1	placebo
1.58	1	placebo
1.58	1	placebo
1.64	1	placebo
1.68	1	placebo
1.68	1	placebo
1.72	1	placebo
1.72	1	placebo
1.72	1	placebo
1.74	1	placebo
1.74	1	placebo
1.74	1	placebo
1.76	1	placebo
1.76	1	placebo
1.76	1	placebo
1.78	1	placebo
1.8	1	placebo
1.8	1	placebo
1.8	1	placebo
1.8	1	placebo
1.8	1	placebo
1.89	1	placebo
1.89	1	placebo
1.89	1	placebo
1.89	1	placebo
1.89	1	placebo
1.95	1	placebo
1.95	1	placebo
1.95	1	placebo
1.95	1	placebo
1.97	1	placebo
1.97	1	placebo
1.97	1	placebo
1.97	1	placebo
1.97	1	placebo
1.97	1	placebo
1.97	1	placebo
1.97	1	placebo
1.97	1	placebo
1.97	1	placebo
1.97	1	placebo
1.97	1	placebo
1.97	1	placebo
1.97	1	placebo
1.97	1	placebo
1.97	1	placebo
1.97	1	placebo
1.97	1	placebo
1.97	1	placebo
1.97	1	placebo
1.97	1	placebo
1.97	1	placebo
1.97	1	placebo
2.05	1	placebo
2.05	1	placebo
2.05	1	placebo
2.05	1	placebo
2.05	1	placebo
2.05	1	placebo
2.05	1	placebo
2.05	1	placebo
2.05	1	placebo
2.05	1	placebo
2.05	1	placebo
2.05	1	placebo
2.05	1	placebo
2.05	1	placebo
2.05	1	placebo
2.05	1	placebo
2.05	1	placebo
2.05	1	placebo
2.05	1	placebo
2.05	1	placebo
2.21	1	placebo
2.21	1	placebo
2.21	1	placebo
2.21	1	placebo
2.21	1	placebo
2.7	1	placebo
2.9	1	placebo
2.9	1	placebo
3.2	1	placebo
3.3	1	placebo
3.39	1	placebo
3.49	1	placebo
3.49	1	placebo
3.49	1	placebo
3.49	1	placebo
3.55	1	placebo
3.55	1	placebo
3.55	1	placebo
3.55	1	placebo
3.55	1	placebo
3.59	1	placebo
3.59	1	placebo
3.59	1	placebo
3.59	1	placebo
3.59	1	placebo
3.59	1	placebo
3.59	1	placebo
3.59	1	placebo
3.59	1	placebo
3.59	1	placebo
3.59	1	placebo
3.67	1	placebo
3.67	1	placebo
3.67	1	placebo
3.67	1	placebo
3.67	1	placebo
3.67	1	placebo
3.67	1	placebo
3.67	1	placebo
3.67	1	placebo
3.67	1	placebo
3.67	1	placebo
3.67	1	placebo
3.67	1	placebo
3.67	1	placebo
3.67	1	placebo
3.67	1	placebo
3.67	1	placebo
3.67	1	placebo
3.67	1	placebo
3.67	1	placebo
3.67	1	placebo
3.73	1	placebo
3.73	1	placebo
3.73	1	placebo
3.73	1	placebo
3.73	1	placebo
3.73	1	placebo
3.73	1	placebo
3.73	1	placebo
3.73	1	placebo
3.73	1	placebo
3.73	1	placebo
3.73	1	placebo
3.73	1	placebo
3.77	1	placebo
3.77	1	placebo
3.77	1	placebo
3.77	1	placebo
3.77	1	placebo
3.77	1	placebo
3.77	1	placebo
3.81	1	placebo
3.81	1	placebo
3.81	1	placebo
3.81	1	placebo
3.81	1	placebo
3.81	1	placebo
4.03	1	placebo
4.03	1	placebo
4.03	1	placebo
4.03	1	placebo
4.03	1	placebo
4.03	1	placebo
4.03	1	placebo
4.03	1	placebo
4.22	1	placebo
4.22	1	placebo
4.22	1	placebo
4.22	1	placebo
4.5	1	placebo
4.5	1	placebo
4.5	1	placebo
4.68	1	placebo
4.68	1	placebo
4.74	1	placebo
4.74	1	placebo
4.76	1	placebo
4.76	1	placebo
4.87	1	placebo
5.03	1	placebo
5.03	1	placebo
5.09	1	placebo
5.09	1	placebo
5.13	1	placebo
5.13	1	placebo
5.13	1	placebo
5.21	1	placebo
5.21	1	placebo
5.33	1	placebo
5.33	1	placebo
5.33	1	placebo
5.33	1	placebo
5.33	1	placebo
5.33	1	placebo
5.33	1	placebo
5.33	1	placebo
5.33	1	placebo
5.49	1	placebo
5.49	1	placebo
5.49	1	placebo
5.49	1	placebo
5.49	1	placebo
5.49	1	placebo
5.49	1	placebo
5.49	1	placebo
5.49	1	placebo
5.49	1	placebo
5.49	1	placebo
5.49	1	placebo
5.49	1	placebo
5.49	1	placebo
5.49	1	placebo
5.49	1	placebo
5.49	1	placebo
5.49	1	placebo
5.49	1	placebo
5.49	1	placebo
5.49	1	placebo
5.49	1	placebo
5.49	1	placebo
5.49	1	placebo
5.49	1	placebo
5.62	1	placebo
5.62	1	placebo
5.62	1	placebo
5.62	1	placebo
5.62	1	placebo
5.62	1	placebo
5.62	1	placebo
5.62	1	placebo
5.62	1	placebo
5.62	1	placebo
5.62	1	placebo
5.62	1	placebo
5.62	1	placebo
5.62	1	placebo
5.62	1	placebo
5.62	1	placebo
5.62	1	placebo
5.62	1	placebo
5.62	1	placebo
5.82	1	placebo
5.82	1	placebo
5.82	1	placebo
5.82	1	placebo
5.82	1	placebo
5.82	1	placebo
5.82	1	placebo
5.82	1	placebo
6.02	1	placebo
6.02	1	placebo
6.02	1	placebo
6.02	1	placebo
6.61	1	placebo
6.61	1	placebo
6.61	1	placebo
6.79	1	placebo
6.79	1	placebo
7.24	1	placebo
7.24	1	placebo
7.24	1	placebo
7.24	1	placebo
7.3	1	placebo
7.3	1	placebo
7.56	1	placebo
7.7	1	placebo
7.89	1	placebo
7.89	1	placebo
7.89	1	placebo
7.93	1	placebo
8.01	1	placebo
8.01	1	placebo
8.07	1	placebo
8.07	1	placebo
8.07	1	placebo
8.07	1	placebo
8.07	1	placebo
8.07	1	placebo
8.15	1	placebo
8.15	1	placebo
8.15	1	placebo
8.15	1	placebo
8.15	1	placebo
8.15	1	placebo
8.15	1	placebo
8.15	1	placebo
8.23	1	placebo
8.23	1	placebo
8.23	1	placebo
8.23	1	placebo
8.23	1	placebo
8.23	1	placebo
8.23	1	placebo
8.23	1	placebo
8.23	1	placebo
8.27	1	placebo
8.27	1	placebo
8.27	1	placebo
8.27	1	placebo
8.27	1	placebo
8.27	1	placebo
8.27	1	placebo
8.27	1	placebo
8.27	1	placebo
8.29	1	placebo
8.29	1	placebo
8.29	1	placebo
8.29	1	placebo
8.29	1	placebo
8.29	1	placebo
8.29	1	placebo
8.29	1	placebo
8.29	1	placebo
8.29	1	placebo
8.29	1	placebo
8.29	1	placebo
8.29	1	placebo
8.29	1	placebo
8.29	1	placebo
8.29	1	placebo
8.29	1	placebo
8.29	1	placebo
8.29	1	placebo
8.29	1	placebo
8.29	1	placebo
8.29	1	placebo
8.37	1	placebo
8.37	1	placebo
8.37	1	placebo
8.37	1	placebo
8.37	1	placebo
8.37	1	placebo
8.37	1	placebo
8.37	1	placebo
8.37	1	placebo
8.37	1	placebo
8.37	1	placebo
8.37	1	placebo
8.57	1	placebo
8.57	1	placebo
8.57	1	placebo
8.57	1	placebo
8.57	1	placebo
8.57	1	placebo
8.57	1	placebo
8.7	1	placebo
8.7	1	placebo
8.7	1	placebo
8.7	1	placebo
8.7	1	placebo
8.7	1	placebo
8.99	1	placebo
8.99	1	placebo
9.07	1	placebo
9.14	1	placebo
9.24	1	placebo
9.33	1	placebo
9.33	1	placebo
9.93	1	placebo
9.95	1	placebo
10	1	placebo
10.1	1	placebo
10.3	1	placebo
10.8	1	placebo
10.8	1	placebo
10.8	1	placebo
10.9	1	placebo
10.9	1	placebo
10.9	1	placebo
10.9	1	placebo
10.9	1	placebo
10.9	1	placebo
10.9	1	placebo
10.9	1	placebo
11	1	placebo
11	1	placebo
11	1	placebo
11	1	placebo
11	1	placebo
11	1	placebo
11	1	placebo
11	1	placebo
11.1	1	placebo
11.1	1	placebo
11.1	1	placebo
11.1	1	placebo
11.1	1	placebo
11.1	1	placebo
11.1	1	placebo
11.1	1	placebo
11.1	1	placebo
11.1	1	placebo
11.1	1	placebo
11.2	1	placebo
11.2	1	placebo
11.2	1	placebo
11.2	1	placebo
11.2	1	placebo
11.2	1	placebo
11.2	1	placebo
11.2	1	placebo
11.2	1	placebo
11.2	1	placebo
11.2	1	placebo
11.2	1	placebo
11.3	1	placebo
11.3	1	placebo
11.3	1	placebo
11.3	1	placebo
11.3	1	placebo
11.4	1	placebo
11.4	1	placebo
11.4	1	placebo
11.4	1	placebo
11.4	1	placebo
11.9	1	placebo
12.4	1	placebo
12.9	1	placebo
12.9	1	placebo
13.2	1	placebo
13.2	1	placebo
13.2	1	placebo
13.5	1	placebo
13.5	1	placebo
13.5	1	placebo
13.7	1	placebo
13.7	1	placebo
13.7	1	placebo
13.7	1	placebo
13.7	1	placebo
13.7	1	placebo
13.7	1	placebo
13.7	1	placebo
13.7	1	placebo
13.7	1	placebo
13.7	1	placebo
13.7	1	placebo
13.8	1	placebo
13.8	1	placebo
13.8	1	placebo
13.8	1	placebo
13.8	1	placebo
13.8	1	placebo
13.8	1	placebo
13.8	1	placebo
13.8	1	placebo
13.8	1	placebo
13.8	1	placebo
13.8	1	placebo
13.9	1	placebo
13.9	1	placebo
13.9	1	placebo
13.9	1	placebo
13.9	1	placebo
13.9	1	placebo
14	1	placebo
14	1	placebo
14	1	placebo
14	1	placebo
14.1	1	placebo
14.2	1	placebo
14.3	1	placebo
14.3	1	placebo
14.3	1	placebo
14.4	1	placebo
14.9	1	placebo
15	1	placebo
15.5	1	placebo
15.6	1	placebo
15.6	1	placebo
16	1	placebo
16	1	placebo
16.1	1	placebo
16.1	1	placebo
16.2	1	placebo
16.4	1	placebo
16.4	1	placebo
16.4	1	placebo
16.5	1	placebo
16.5	1	placebo
16.5	1	placebo
16.5	1	placebo
16.5	1	placebo
16.6	1	placebo
16.6	1	placebo
16.6	1	placebo
16.6	1	placebo
16.6	1	placebo
16.6	1	placebo
16.6	1	placebo
16.7	1	placebo
16.7	1	placebo
16.7	1	placebo
17	1	placebo
17.1	1	placebo
17.2	1	placebo
17.7	1	placebo
17.7	1	placebo
17.8	1	placebo
18	1	placebo
18	1	placebo
18.5	1	placebo
18.6	1	placebo
19.2	1	placebo
19.2	1	placebo
19.2	1	placebo
19.2	1	placebo
19.3	1	placebo
19.3	1	placebo
19.3	1	placebo
19.4	1	placebo
19.4	1	placebo
19.4	1	placebo
19.5	1	placebo
19.5	1	placebo
19.6	1	placebo
19.8	1	placebo
19.8	1	placebo
20	1	placebo
20	1	placebo
20.1	1	placebo
20.1	1	placebo
20.2	1	placebo
20.5	1	placebo
20.7	1	placebo
20.7	1	placebo
21.9	1	placebo
22	1	placebo
22	1	placebo
22.2	1	placebo
22.3	1	placebo
22.3	1	placebo
22.3	1	placebo
22.5	1	placebo
22.5	1	placebo
22.5	1	placebo
22.5	1	placebo
22.6	1	placebo
22.6	1	placebo
23.2	1	placebo
24	1	placebo
24.4	1	placebo
24.6	1	placebo
24.9	1	placebo
25	1	placebo
25.3	1	placebo
27.5	1	placebo
27.8	1	placebo
27.8	1	placebo
29.8	1	placebo
29.9	1	placebo
30.2	1	placebo
30.3	1	placebo
0.092	0	placebo
0.092	0	placebo
0.224	0	placebo
0.224	0	placebo
0.3555	0	placebo
0.3555	0	placebo
0.467	0	placebo
0.467	0	placebo
0.5785	0	placebo
0.5785	0	placebo
0.71	0	placebo
0.71	0	placebo
0.8215	0	placebo
0.933	0	placebo
0.933	0	placebo
1.057	0	placebo
1.057	0	placebo
1.17	0	placebo
1.17	0	placebo
1.27	0	placebo
1.36	0	placebo
1.36	0	placebo
1.46	0	placebo
1.46	0	placebo
1.61	0	placebo
1.66	0	placebo
1.7	0	placebo
1.77	0	placebo
1.845	0	placebo
1.92	0	placebo
1.96	0	placebo
2.01	0	placebo
2.08	0	placebo
2.16	0	placebo
2.26	0	placebo
2.26	0	placebo
2.37	0	placebo
2.37	0	placebo
2.48	0	placebo
2.575	0	placebo
2.575	0	placebo
2.66	0	placebo
2.74	0	placebo
2.83	0	placebo
2.83	0	placebo
2.93	0	placebo
3	0	placebo
3.16	0	placebo
3.25	0	placebo
3.345	0	placebo
3.44	0	placebo
3.44	0	placebo
3.57	0	placebo
3.64	0	placebo
3.75	0	placebo
3.84	0	placebo
3.96	0	placebo
3.96	0	placebo
4.11	0	placebo
4.18	0	placebo
4.25	0	placebo
4.37	0	placebo
4.45	0	placebo
4.52	0	placebo
4.61	0	placebo
4.71	0	placebo
4.815	0	placebo
4.95	0	placebo
4.95	0	placebo
5.06	0	placebo
5.17	0	placebo
5.24	0	placebo
5.3	0	placebo
5.37	0	placebo
5.53	0	placebo
5.595	0	placebo
5.65	0	placebo
5.72	0	placebo
5.86	0	placebo
5.96	0	placebo
6.16	0	placebo
6.365	0	placebo
6.52	0	placebo
6.66	0	placebo
6.75	0	placebo
6.94	0	placebo
7.03	0	placebo
7.2	0	placebo
7.34	0	placebo
7.51	0	placebo
7.67	0	placebo
7.845	0	placebo
7.97	0	placebo
8.1	0	placebo
8.25	0	placebo
8.45	0	placebo
8.53	0	placebo
8.73	0	placebo
8.87	0	placebo
9.22	0	placebo
9.46	0	placebo
9.7	0	placebo
9.915	0	placebo
10.15	0	placebo
10.35	0	placebo
10.65	0	placebo
10.85	0	placebo
11.05	0	placebo
11.35	0	placebo
11.55	0	placebo
11.8	0	placebo
12.25	0	placebo
12.55	0	placebo
12.85	0	placebo
13.15	0	placebo
13.4	0	placebo
13.75	0	placebo
14.05	0	placebo
14.35	0	placebo
14.65	0	placebo
15.25	0	placebo
15.45	0	placebo
15.65	0	placebo
15.85	0	placebo
16.05	0	placebo
16.25	0	placebo
16.45	0	placebo
16.75	0	placebo
16.95	0	placebo
17.15	0	placebo
17.45	0	placebo
17.45	0	placebo
17.75	0	placebo
18.05	0	placebo
18.15	0	placebo
18.25	0	placebo
18.25	0	placebo
18.35	0	placebo
18.45	0	placebo
18.45	0	placebo
18.55	0	placebo
18.65	0	placebo
18.65	0	placebo
18.75	0	placebo
18.85	0	placebo
19.05	0	placebo
19.05	0	placebo
19.05	0	placebo
19.05	0	placebo
19.05	0	placebo
19.25	0	placebo
19.35	0	placebo
19.35	0	placebo
19.45	0	placebo
19.55	0	placebo
19.7	0	placebo
19.7	0	placebo
19.7	0	placebo
19.9	0	placebo
19.9	0	placebo
19.9	0	placebo
20.05	0	placebo
20.05	0	placebo
20.15	0	placebo
20.25	0	placebo
20.35	0	placebo
20.35	0	placebo
20.45	0	placebo
20.55	0	placebo
20.55	0	placebo
20.65	0	placebo
20.75	0	placebo
20.75	0	placebo
20.85	0	placebo
20.95	0	placebo
21.15	0	placebo
21.35	0	placebo
21.55	0	placebo
21.75	0	placebo
21.95	0	placebo
22.15	0	placebo
22.35	0	placebo
22.45	0	placebo
22.65	0	placebo
22.85	0	placebo
23.05	0	placebo
23.25	0	placebo
23.45	0	placebo
23.65	0	placebo
23.85	0	placebo
24.15	0	placebo
24.35	0	placebo
24.55	0	placebo
24.7	0	placebo
24.85	0	placebo
25.05	0	placebo
25.25	0	placebo
25.45	0	placebo
25.55	0	placebo
25.75	0	placebo
25.95	0	placebo
26.15	0	placebo
26.25	0	placebo
26.45	0	placebo
26.65	0	placebo
26.85	0	placebo
27.95	0	placebo
28.95	0	placebo
30.35	0	placebo
30.65	0	placebo
30.95	0	placebo
31.35	0	placebo
31.65	0	placebo
31.95	0	placebo
32.35	0	placebo
32.65	0	placebo
33.05	0	placebo
33.15	0	placebo
33.25	0	placebo
33.35	0	placebo
33.5	0	placebo
