## Supplementary data files for "Cancer patient survival can be accurately parameterized, revealing time-dependent therapeutic effects and doubling the precision of small trials": ELM-PC4_3A.csv

Time	Event	Arm
0.833	1	orteronel
0.833	1	orteronel
0.833	1	orteronel
0.833	1	orteronel
1.23	1	orteronel
1.61	1	orteronel
1.61	1	orteronel
1.61	1	orteronel
1.92	1	orteronel
2.22	1	orteronel
2.31	1	orteronel
2.39	1	orteronel
2.46	1	orteronel
2.63	1	orteronel
2.63	1	orteronel
2.7	1	orteronel
2.74	1	orteronel
3.49	1	orteronel
3.72	1	orteronel
3.81	1	orteronel
3.91	1	orteronel
4.03	1	orteronel
4.03	1	orteronel
4.48	1	orteronel
4.59	1	orteronel
4.8	1	orteronel
4.8	1	orteronel
4.91	1	orteronel
4.91	1	orteronel
4.91	1	orteronel
4.91	1	orteronel
5.09	1	orteronel
5.28	1	orteronel
5.39	1	orteronel
5.46	1	orteronel
5.51	1	orteronel
5.57	1	orteronel
5.64	1	orteronel
5.72	1	orteronel
5.77	1	orteronel
5.98	1	orteronel
5.98	1	orteronel
6.27	1	orteronel
6.27	1	orteronel
6.44	1	orteronel
6.44	1	orteronel
6.65	1	orteronel
6.65	1	orteronel
6.65	1	orteronel
6.81	1	orteronel
6.85	1	orteronel
6.85	1	orteronel
7.05	1	orteronel
7.1	1	orteronel
7.2	1	orteronel
7.2	1	orteronel
7.28	1	orteronel
7.28	1	orteronel
7.28	1	orteronel
7.35	1	orteronel
7.35	1	orteronel
7.6	1	orteronel
7.6	1	orteronel
7.6	1	orteronel
7.73	1	orteronel
7.78	1	orteronel
7.82	1	orteronel
8.12	1	orteronel
8.12	1	orteronel
8.26	1	orteronel
8.26	1	orteronel
8.26	1	orteronel
8.38	1	orteronel
8.45	1	orteronel
8.45	1	orteronel
8.46	1	orteronel
8.46	1	orteronel
8.81	1	orteronel
8.94	1	orteronel
9.05	1	orteronel
9.05	1	orteronel
9.12	1	orteronel
9.18	1	orteronel
9.18	1	orteronel
9.31	1	orteronel
9.31	1	orteronel
9.31	1	orteronel
9.4	1	orteronel
9.4	1	orteronel
9.4	1	orteronel
9.69	1	orteronel
9.83	1	orteronel
9.83	1	orteronel
10.2	1	orteronel
10.2	1	orteronel
10.2	1	orteronel
10.2	1	orteronel
10.2	1	orteronel
10.2	1	orteronel
10.3	1	orteronel
10.4	1	orteronel
10.5	1	orteronel
10.7	1	orteronel
10.7	1	orteronel
10.8	1	orteronel
11	1	orteronel
11	1	orteronel
11	1	orteronel
11	1	orteronel
11.3	1	orteronel
11.3	1	orteronel
11.4	1	orteronel
11.4	1	orteronel
11.7	1	orteronel
11.7	1	orteronel
11.8	1	orteronel
11.8	1	orteronel
11.9	1	orteronel
11.9	1	orteronel
12	1	orteronel
12	1	orteronel
12.4	1	orteronel
12.4	1	orteronel
12.5	1	orteronel
12.6	1	orteronel
12.7	1	orteronel
12.9	1	orteronel
12.9	1	orteronel
12.9	1	orteronel
13.2	1	orteronel
13.2	1	orteronel
13.3	1	orteronel
13.5	1	orteronel
13.5	1	orteronel
13.5	1	orteronel
13.7	1	orteronel
13.8	1	orteronel
13.9	1	orteronel
14	1	orteronel
14.1	1	orteronel
14.1	1	orteronel
14.2	1	orteronel
14.2	1	orteronel
14.2	1	orteronel
14.3	1	orteronel
14.4	1	orteronel
14.6	1	orteronel
14.7	1	orteronel
14.7	1	orteronel
14.7	1	orteronel
14.9	1	orteronel
15	1	orteronel
15	1	orteronel
15.1	1	orteronel
15.1	1	orteronel
15.2	1	orteronel
15.2	1	orteronel
15.3	1	orteronel
15.3	1	orteronel
15.3	1	orteronel
15.4	1	orteronel
15.5	1	orteronel
15.5	1	orteronel
15.6	1	orteronel
15.6	1	orteronel
15.7	1	orteronel
15.7	1	orteronel
15.8	1	orteronel
15.8	1	orteronel
15.9	1	orteronel
16	1	orteronel
16	1	orteronel
16.1	1	orteronel
16.4	1	orteronel
16.4	1	orteronel
16.4	1	orteronel
16.5	1	orteronel
16.5	1	orteronel
16.6	1	orteronel
16.7	1	orteronel
16.7	1	orteronel
16.9	1	orteronel
17	1	orteronel
17.2	1	orteronel
17.3	1	orteronel
17.3	1	orteronel
17.4	1	orteronel
17.5	1	orteronel
17.7	1	orteronel
17.8	1	orteronel
17.8	1	orteronel
17.8	1	orteronel
17.9	1	orteronel
18	1	orteronel
18	1	orteronel
18.1	1	orteronel
18.3	1	orteronel
18.3	1	orteronel
18.4	1	orteronel
18.4	1	orteronel
18.4	1	orteronel
18.4	1	orteronel
18.5	1	orteronel
18.6	1	orteronel
18.6	1	orteronel
18.7	1	orteronel
18.7	1	orteronel
18.8	1	orteronel
18.8	1	orteronel
18.9	1	orteronel
18.9	1	orteronel
19	1	orteronel
19	1	orteronel
19.1	1	orteronel
19.1	1	orteronel
19.2	1	orteronel
19.3	1	orteronel
19.4	1	orteronel
19.6	1	orteronel
19.7	1	orteronel
19.8	1	orteronel
19.9	1	orteronel
20	1	orteronel
20.1	1	orteronel
20.1	1	orteronel
20.2	1	orteronel
20.3	1	orteronel
20.4	1	orteronel
20.5	1	orteronel
20.6	1	orteronel
20.7	1	orteronel
20.7	1	orteronel
20.8	1	orteronel
20.8	1	orteronel
20.9	1	orteronel
21	1	orteronel
21.2	1	orteronel
21.2	1	orteronel
21.3	1	orteronel
21.3	1	orteronel
21.4	1	orteronel
21.5	1	orteronel
21.5	1	orteronel
21.6	1	orteronel
21.6	1	orteronel
21.7	1	orteronel
21.7	1	orteronel
21.8	1	orteronel
22.3	1	orteronel
22.4	1	orteronel
22.4	1	orteronel
22.5	1	orteronel
22.6	1	orteronel
22.7	1	orteronel
22.8	1	orteronel
22.9	1	orteronel
23	1	orteronel
23.2	1	orteronel
23.3	1	orteronel
23.4	1	orteronel
23.6	1	orteronel
23.6	1	orteronel
23.9	1	orteronel
23.9	1	orteronel
24	1	orteronel
24.2	1	orteronel
24.7	1	orteronel
24.9	1	orteronel
25	1	orteronel
25.2	1	orteronel
25.3	1	orteronel
25.6	1	orteronel
25.9	1	orteronel
26.1	1	orteronel
26.7	1	orteronel
27	1	orteronel
27.2	1	orteronel
27.4	1	orteronel
27.5	1	orteronel
27.7	1	orteronel
28	1	orteronel
28.5	1	orteronel
28.8	1	orteronel
29	1	orteronel
29.2	1	orteronel
29.5	1	orteronel
30.1	1	orteronel
30.5	1	orteronel
31.5	1	orteronel
31.7	1	orteronel
33	1	orteronel
34.5	1	orteronel
0.148	0	orteronel
0.252	0	orteronel
0.451	0	orteronel
0.626	0	orteronel
0.7615	0	orteronel
0.881	0	orteronel
0.9745	0	orteronel
1.125	0	orteronel
1.285	0	orteronel
1.405	0	orteronel
1.54	0	orteronel
1.7	0	orteronel
1.855	0	orteronel
1.975	0	orteronel
2.165	0	orteronel
2.265	0	orteronel
2.425	0	orteronel
2.59	0	orteronel
2.82	0	orteronel
2.82	0	orteronel
3.37	0	orteronel
3.655	0	orteronel
3.86	0	orteronel
4.145	0	orteronel
4.415	0	orteronel
4.695	0	orteronel
4.96	0	orteronel
5.215	0	orteronel
5.56	0	orteronel
5.84	0	orteronel
6.585	0	orteronel
6.94	0	orteronel
7.395	0	orteronel
7.8	0	orteronel
8.205	0	orteronel
8.625	0	orteronel
9.44	0	orteronel
9.88	0	orteronel
10.35	0	orteronel
10.75	0	orteronel
11.15	0	orteronel
11.55	0	orteronel
12.35	0	orteronel
12.75	0	orteronel
13.15	0	orteronel
13.4	0	orteronel
13.85	0	orteronel
14.25	0	orteronel
14.65	0	orteronel
15.45	0	orteronel
15.85	0	orteronel
16.25	0	orteronel
16.75	0	orteronel
17.15	0	orteronel
17.6	0	orteronel
18.05	0	orteronel
18.05	0	orteronel
18.05	0	orteronel
18.15	0	orteronel
18.15	0	orteronel
18.15	0	orteronel
18.15	0	orteronel
18.25	0	orteronel
18.25	0	orteronel
18.25	0	orteronel
18.25	0	orteronel
18.35	0	orteronel
18.35	0	orteronel
18.35	0	orteronel
18.35	0	orteronel
18.45	0	orteronel
18.45	0	orteronel
18.45	0	orteronel
18.55	0	orteronel
18.55	0	orteronel
18.55	0	orteronel
18.55	0	orteronel
18.65	0	orteronel
18.65	0	orteronel
18.65	0	orteronel
18.65	0	orteronel
18.75	0	orteronel
18.75	0	orteronel
18.75	0	orteronel
18.75	0	orteronel
18.85	0	orteronel
18.85	0	orteronel
18.85	0	orteronel
18.95	0	orteronel
18.95	0	orteronel
18.95	0	orteronel
18.95	0	orteronel
19.05	0	orteronel
19.05	0	orteronel
19.05	0	orteronel
19.05	0	orteronel
19.15	0	orteronel
19.15	0	orteronel
19.15	0	orteronel
19.15	0	orteronel
19.25	0	orteronel
19.25	0	orteronel
19.25	0	orteronel
19.35	0	orteronel
19.35	0	orteronel
19.35	0	orteronel
19.35	0	orteronel
19.45	0	orteronel
19.45	0	orteronel
19.45	0	orteronel
19.45	0	orteronel
19.55	0	orteronel
19.55	0	orteronel
19.55	0	orteronel
19.55	0	orteronel
19.65	0	orteronel
19.65	0	orteronel
19.65	0	orteronel
19.65	0	orteronel
19.75	0	orteronel
19.75	0	orteronel
19.75	0	orteronel
19.85	0	orteronel
19.85	0	orteronel
19.85	0	orteronel
19.85	0	orteronel
19.95	0	orteronel
19.95	0	orteronel
19.95	0	orteronel
19.95	0	orteronel
20.05	0	orteronel
20.05	0	orteronel
20.05	0	orteronel
20.05	0	orteronel
20.15	0	orteronel
20.15	0	orteronel
20.15	0	orteronel
20.25	0	orteronel
20.25	0	orteronel
20.25	0	orteronel
20.25	0	orteronel
20.35	0	orteronel
20.35	0	orteronel
20.35	0	orteronel
20.35	0	orteronel
20.45	0	orteronel
20.45	0	orteronel
20.45	0	orteronel
20.45	0	orteronel
20.55	0	orteronel
20.55	0	orteronel
20.55	0	orteronel
20.65	0	orteronel
20.65	0	orteronel
20.65	0	orteronel
20.65	0	orteronel
20.75	0	orteronel
20.75	0	orteronel
20.75	0	orteronel
20.75	0	orteronel
20.85	0	orteronel
20.85	0	orteronel
20.85	0	orteronel
20.85	0	orteronel
20.95	0	orteronel
20.95	0	orteronel
20.95	0	orteronel
21.1	0	orteronel
21.1	0	orteronel
21.1	0	orteronel
21.1	0	orteronel
21.1	0	orteronel
21.1	0	orteronel
21.1	0	orteronel
21.25	0	orteronel
21.25	0	orteronel
21.25	0	orteronel
21.25	0	orteronel
21.35	0	orteronel
21.35	0	orteronel
21.35	0	orteronel
21.35	0	orteronel
21.45	0	orteronel
21.45	0	orteronel
21.45	0	orteronel
21.45	0	orteronel
21.55	0	orteronel
21.55	0	orteronel
21.55	0	orteronel
21.55	0	orteronel
21.65	0	orteronel
21.65	0	orteronel
21.65	0	orteronel
21.65	0	orteronel
21.75	0	orteronel
21.75	0	orteronel
21.75	0	orteronel
21.75	0	orteronel
21.85	0	orteronel
21.85	0	orteronel
21.85	0	orteronel
21.85	0	orteronel
22	0	orteronel
22	0	orteronel
22	0	orteronel
22	0	orteronel
22	0	orteronel
22	0	orteronel
22	0	orteronel
22.2	0	orteronel
22.2	0	orteronel
22.2	0	orteronel
22.2	0	orteronel
22.2	0	orteronel
22.2	0	orteronel
22.2	0	orteronel
22.2	0	orteronel
22.35	0	orteronel
22.35	0	orteronel
22.35	0	orteronel
22.35	0	orteronel
22.45	0	orteronel
22.45	0	orteronel
22.45	0	orteronel
22.45	0	orteronel
22.55	0	orteronel
22.55	0	orteronel
22.55	0	orteronel
22.55	0	orteronel
22.65	0	orteronel
22.65	0	orteronel
22.65	0	orteronel
22.65	0	orteronel
22.75	0	orteronel
22.75	0	orteronel
22.75	0	orteronel
22.75	0	orteronel
22.85	0	orteronel
22.85	0	orteronel
22.85	0	orteronel
22.85	0	orteronel
22.95	0	orteronel
22.95	0	orteronel
22.95	0	orteronel
22.95	0	orteronel
23.05	0	orteronel
23.05	0	orteronel
23.05	0	orteronel
23.15	0	orteronel
23.15	0	orteronel
23.15	0	orteronel
23.15	0	orteronel
23.25	0	orteronel
23.25	0	orteronel
23.25	0	orteronel
23.25	0	orteronel
23.35	0	orteronel
23.35	0	orteronel
23.35	0	orteronel
23.35	0	orteronel
23.45	0	orteronel
23.45	0	orteronel
23.45	0	orteronel
23.45	0	orteronel
23.55	0	orteronel
23.55	0	orteronel
23.55	0	orteronel
23.55	0	orteronel
23.65	0	orteronel
23.65	0	orteronel
23.65	0	orteronel
23.65	0	orteronel
23.8	0	orteronel
23.8	0	orteronel
23.8	0	orteronel
23.8	0	orteronel
23.8	0	orteronel
23.8	0	orteronel
23.8	0	orteronel
23.8	0	orteronel
23.95	0	orteronel
23.95	0	orteronel
23.95	0	orteronel
24.05	0	orteronel
24.05	0	orteronel
24.15	0	orteronel
24.15	0	orteronel
24.15	0	orteronel
24.25	0	orteronel
24.25	0	orteronel
24.25	0	orteronel
24.35	0	orteronel
24.35	0	orteronel
24.35	0	orteronel
24.45	0	orteronel
24.45	0	orteronel
24.45	0	orteronel
24.55	0	orteronel
24.55	0	orteronel
24.65	0	orteronel
24.65	0	orteronel
24.65	0	orteronel
24.75	0	orteronel
24.75	0	orteronel
24.75	0	orteronel
24.85	0	orteronel
24.85	0	orteronel
24.85	0	orteronel
24.95	0	orteronel
24.95	0	orteronel
24.95	0	orteronel
25.05	0	orteronel
25.05	0	orteronel
25.15	0	orteronel
25.15	0	orteronel
25.15	0	orteronel
25.25	0	orteronel
25.25	0	orteronel
25.25	0	orteronel
25.35	0	orteronel
25.35	0	orteronel
25.35	0	orteronel
25.45	0	orteronel
25.45	0	orteronel
25.45	0	orteronel
25.55	0	orteronel
25.55	0	orteronel
25.65	0	orteronel
25.65	0	orteronel
25.65	0	orteronel
25.75	0	orteronel
25.75	0	orteronel
25.75	0	orteronel
25.85	0	orteronel
25.85	0	orteronel
25.85	0	orteronel
25.95	0	orteronel
25.95	0	orteronel
25.95	0	orteronel
26.05	0	orteronel
26.05	0	orteronel
26.15	0	orteronel
26.15	0	orteronel
26.15	0	orteronel
26.25	0	orteronel
26.25	0	orteronel
26.25	0	orteronel
26.35	0	orteronel
26.35	0	orteronel
26.35	0	orteronel
26.45	0	orteronel
26.45	0	orteronel
26.45	0	orteronel
26.55	0	orteronel
26.55	0	orteronel
26.65	0	orteronel
26.65	0	orteronel
26.65	0	orteronel
26.75	0	orteronel
26.75	0	orteronel
26.75	0	orteronel
26.85	0	orteronel
26.85	0	orteronel
26.85	0	orteronel
26.95	0	orteronel
26.95	0	orteronel
27.05	0	orteronel
27.05	0	orteronel
27.15	0	orteronel
27.15	0	orteronel
27.25	0	orteronel
27.25	0	orteronel
27.35	0	orteronel
27.35	0	orteronel
27.45	0	orteronel
27.45	0	orteronel
27.55	0	orteronel
27.55	0	orteronel
27.65	0	orteronel
27.65	0	orteronel
27.75	0	orteronel
27.75	0	orteronel
27.85	0	orteronel
27.85	0	orteronel
27.95	0	orteronel
27.95	0	orteronel
28.05	0	orteronel
28.05	0	orteronel
28.15	0	orteronel
28.15	0	orteronel
28.25	0	orteronel
28.25	0	orteronel
28.35	0	orteronel
28.35	0	orteronel
28.45	0	orteronel
28.45	0	orteronel
28.55	0	orteronel
28.55	0	orteronel
28.65	0	orteronel
28.65	0	orteronel
28.75	0	orteronel
28.75	0	orteronel
28.9	0	orteronel
28.9	0	orteronel
28.9	0	orteronel
28.9	0	orteronel
29.05	0	orteronel
29.05	0	orteronel
29.15	0	orteronel
29.15	0	orteronel
29.25	0	orteronel
29.25	0	orteronel
29.4	0	orteronel
29.4	0	orteronel
29.4	0	orteronel
29.4	0	orteronel
29.55	0	orteronel
29.55	0	orteronel
29.65	0	orteronel
29.65	0	orteronel
29.75	0	orteronel
29.75	0	orteronel
29.85	0	orteronel
29.85	0	orteronel
30	0	orteronel
30	0	orteronel
30	0	orteronel
30.15	0	orteronel
30.25	0	orteronel
30.4	0	orteronel
30.4	0	orteronel
30.4	0	orteronel
30.6	0	orteronel
30.6	0	orteronel
30.6	0	orteronel
30.8	0	orteronel
30.8	0	orteronel
30.8	0	orteronel
30.95	0	orteronel
30.95	0	orteronel
31.05	0	orteronel
31.15	0	orteronel
31.3	0	orteronel
31.3	0	orteronel
31.3	0	orteronel
31.45	0	orteronel
31.45	0	orteronel
31.55	0	orteronel
31.65	0	orteronel
31.65	0	orteronel
31.75	0	orteronel
31.9	0	orteronel
31.9	0	orteronel
31.9	0	orteronel
32.05	0	orteronel
32.2	0	orteronel
32.2	0	orteronel
32.2	0	orteronel
32.35	0	orteronel
32.35	0	orteronel
32.45	0	orteronel
32.6	0	orteronel
32.6	0	orteronel
32.6	0	orteronel
32.85	0	orteronel
32.85	0	orteronel
32.85	0	orteronel
32.85	0	orteronel
33.15	0	orteronel
33.3	0	orteronel
33.5	0	orteronel
33.65	0	orteronel
33.85	0	orteronel
33.95	0	orteronel
34.2	0	orteronel
34.35	0	orteronel
34.45	0	orteronel
34.65	0	orteronel
34.85	0	orteronel
34.95	0	orteronel
35.15	0	orteronel
35.35	0	orteronel
35.45	0	orteronel
35.65	0	orteronel
35.85	0	orteronel
36.25	0	orteronel
36.55	0	orteronel
36.75	0	orteronel
37.05	0	orteronel
0.452	1	placebo
0.452	1	placebo
0.621	1	placebo
0.696	1	placebo
0.696	1	placebo
0.922	1	placebo
1.32	1	placebo
1.35	1	placebo
1.42	1	placebo
2.01	1	placebo
2.01	1	placebo
2.13	1	placebo
2.31	1	placebo
2.37	1	placebo
2.45	1	placebo
3.17	1	placebo
3.23	1	placebo
3.28	1	placebo
3.46	1	placebo
3.53	1	placebo
3.56	1	placebo
3.56	1	placebo
3.67	1	placebo
3.76	1	placebo
3.79	1	placebo
3.89	1	placebo
3.89	1	placebo
4.12	1	placebo
4.12	1	placebo
4.27	1	placebo
4.53	1	placebo
4.68	1	placebo
4.68	1	placebo
4.68	1	placebo
4.68	1	placebo
4.72	1	placebo
4.72	1	placebo
4.76	1	placebo
4.78	1	placebo
4.78	1	placebo
4.78	1	placebo
5.04	1	placebo
5.04	1	placebo
5.1	1	placebo
5.1	1	placebo
5.1	1	placebo
5.1	1	placebo
5.13	1	placebo
5.13	1	placebo
5.13	1	placebo
5.31	1	placebo
5.31	1	placebo
5.38	1	placebo
5.51	1	placebo
5.51	1	placebo
5.81	1	placebo
5.95	1	placebo
6.01	1	placebo
6.04	1	placebo
6.19	1	placebo
6.49	1	placebo
6.49	1	placebo
6.53	1	placebo
6.59	1	placebo
6.59	1	placebo
6.69	1	placebo
6.85	1	placebo
6.96	1	placebo
7.18	1	placebo
7.18	1	placebo
7.18	1	placebo
7.18	1	placebo
7.26	1	placebo
7.29	1	placebo
7.33	1	placebo
7.46	1	placebo
7.48	1	placebo
7.52	1	placebo
7.61	1	placebo
7.61	1	placebo
7.67	1	placebo
7.8	1	placebo
7.82	1	placebo
7.82	1	placebo
7.83	1	placebo
7.86	1	placebo
7.9	1	placebo
7.9	1	placebo
7.91	1	placebo
7.92	1	placebo
7.92	1	placebo
7.99	1	placebo
8.04	1	placebo
8.04	1	placebo
8.25	1	placebo
8.25	1	placebo
8.26	1	placebo
8.3	1	placebo
8.43	1	placebo
8.55	1	placebo
8.68	1	placebo
8.68	1	placebo
8.72	1	placebo
9	1	placebo
9.07	1	placebo
9.2	1	placebo
9.47	1	placebo
9.47	1	placebo
9.47	1	placebo
9.56	1	placebo
9.68	1	placebo
10	1	placebo
10	1	placebo
10	1	placebo
10.1	1	placebo
10.2	1	placebo
10.2	1	placebo
10.3	1	placebo
10.3	1	placebo
10.3	1	placebo
10.4	1	placebo
10.4	1	placebo
10.4	1	placebo
10.4	1	placebo
10.5	1	placebo
10.5	1	placebo
10.7	1	placebo
10.8	1	placebo
10.8	1	placebo
10.9	1	placebo
10.9	1	placebo
11	1	placebo
11	1	placebo
11.1	1	placebo
11.1	1	placebo
11.2	1	placebo
11.3	1	placebo
11.3	1	placebo
11.4	1	placebo
11.4	1	placebo
11.5	1	placebo
11.7	1	placebo
11.9	1	placebo
12.3	1	placebo
12.3	1	placebo
12.3	1	placebo
12.4	1	placebo
12.6	1	placebo
12.6	1	placebo
12.8	1	placebo
12.8	1	placebo
13.1	1	placebo
13.1	1	placebo
13.2	1	placebo
13.2	1	placebo
13.2	1	placebo
13.2	1	placebo
13.3	1	placebo
13.3	1	placebo
13.4	1	placebo
13.5	1	placebo
13.5	1	placebo
13.6	1	placebo
13.6	1	placebo
13.7	1	placebo
13.8	1	placebo
13.8	1	placebo
13.9	1	placebo
13.9	1	placebo
14	1	placebo
14.1	1	placebo
14.2	1	placebo
14.2	1	placebo
14.5	1	placebo
14.5	1	placebo
14.6	1	placebo
14.6	1	placebo
14.9	1	placebo
14.9	1	placebo
14.9	1	placebo
15	1	placebo
15	1	placebo
15.1	1	placebo
15.1	1	placebo
15.1	1	placebo
15.2	1	placebo
15.2	1	placebo
15.3	1	placebo
15.4	1	placebo
15.4	1	placebo
15.4	1	placebo
15.5	1	placebo
15.6	1	placebo
15.7	1	placebo
15.8	1	placebo
15.8	1	placebo
16	1	placebo
16	1	placebo
16	1	placebo
16.2	1	placebo
16.3	1	placebo
16.3	1	placebo
16.3	1	placebo
16.4	1	placebo
16.4	1	placebo
16.6	1	placebo
16.6	1	placebo
16.7	1	placebo
16.7	1	placebo
16.7	1	placebo
16.7	1	placebo
16.8	1	placebo
16.9	1	placebo
17	1	placebo
17	1	placebo
17.1	1	placebo
17.2	1	placebo
17.2	1	placebo
17.3	1	placebo
17.7	1	placebo
17.7	1	placebo
17.9	1	placebo
17.9	1	placebo
18	1	placebo
18.1	1	placebo
18.1	1	placebo
18.2	1	placebo
18.2	1	placebo
18.6	1	placebo
18.8	1	placebo
18.8	1	placebo
19	1	placebo
19.1	1	placebo
19.2	1	placebo
19.3	1	placebo
19.4	1	placebo
19.5	1	placebo
19.6	1	placebo
19.6	1	placebo
19.7	1	placebo
19.8	1	placebo
19.9	1	placebo
20	1	placebo
20.1	1	placebo
20.1	1	placebo
20.2	1	placebo
20.2	1	placebo
20.3	1	placebo
20.3	1	placebo
20.4	1	placebo
20.5	1	placebo
20.5	1	placebo
20.6	1	placebo
20.7	1	placebo
20.8	1	placebo
21.2	1	placebo
21.4	1	placebo
21.4	1	placebo
21.5	1	placebo
21.9	1	placebo
22	1	placebo
22.1	1	placebo
22.2	1	placebo
22.2	1	placebo
22.3	1	placebo
22.3	1	placebo
22.3	1	placebo
22.4	1	placebo
22.4	1	placebo
22.5	1	placebo
22.5	1	placebo
22.5	1	placebo
22.6	1	placebo
22.6	1	placebo
22.7	1	placebo
22.8	1	placebo
22.9	1	placebo
23	1	placebo
23.2	1	placebo
23.3	1	placebo
23.5	1	placebo
23.6	1	placebo
23.7	1	placebo
23.8	1	placebo
23.9	1	placebo
24	1	placebo
24.3	1	placebo
24.3	1	placebo
24.3	1	placebo
24.6	1	placebo
24.9	1	placebo
25	1	placebo
25.1	1	placebo
25.3	1	placebo
25.4	1	placebo
25.7	1	placebo
26.1	1	placebo
26.2	1	placebo
26.4	1	placebo
26.7	1	placebo
27	1	placebo
27	1	placebo
27.1	1	placebo
27.2	1	placebo
27.4	1	placebo
27.5	1	placebo
27.9	1	placebo
28.1	1	placebo
28.2	1	placebo
28.3	1	placebo
28.5	1	placebo
29.5	1	placebo
29.7	1	placebo
29.9	1	placebo
30.5	1	placebo
30.7	1	placebo
0.198	0	placebo
0.4235	0	placebo
0.6585	0	placebo
0.8395	0	placebo
1.0435	0	placebo
1.28	0	placebo
1.535	0	placebo
1.71	0	placebo
1.965	0	placebo
2.175	0	placebo
2.385	0	placebo
2.645	0	placebo
2.875	0	placebo
3.345	0	placebo
3.65	0	placebo
3.92	0	placebo
4.22	0	placebo
4.495	0	placebo
4.825	0	placebo
5.115	0	placebo
5.445	0	placebo
5.69	0	placebo
6.755	0	placebo
7.5	0	placebo
8.255	0	placebo
9.94	0	placebo
10.95	0	placebo
12.35	0	placebo
12.65	0	placebo
12.95	0	placebo
13.35	0	placebo
13.65	0	placebo
13.95	0	placebo
14.35	0	placebo
14.65	0	placebo
15.45	0	placebo
15.95	0	placebo
16.45	0	placebo
16.95	0	placebo
17.45	0	placebo
18.05	0	placebo
18.05	0	placebo
18.05	0	placebo
18.15	0	placebo
18.15	0	placebo
18.15	0	placebo
18.15	0	placebo
18.25	0	placebo
18.25	0	placebo
18.25	0	placebo
18.25	0	placebo
18.35	0	placebo
18.35	0	placebo
18.35	0	placebo
18.35	0	placebo
18.5	0	placebo
18.5	0	placebo
18.5	0	placebo
18.5	0	placebo
18.5	0	placebo
18.5	0	placebo
18.5	0	placebo
18.65	0	placebo
18.65	0	placebo
18.65	0	placebo
18.65	0	placebo
18.75	0	placebo
18.75	0	placebo
18.75	0	placebo
18.75	0	placebo
18.85	0	placebo
18.85	0	placebo
18.85	0	placebo
18.95	0	placebo
18.95	0	placebo
18.95	0	placebo
18.95	0	placebo
19.05	0	placebo
19.05	0	placebo
19.05	0	placebo
19.05	0	placebo
19.15	0	placebo
19.15	0	placebo
19.15	0	placebo
19.15	0	placebo
19.25	0	placebo
19.25	0	placebo
19.25	0	placebo
19.35	0	placebo
19.35	0	placebo
19.35	0	placebo
19.35	0	placebo
19.45	0	placebo
19.45	0	placebo
19.45	0	placebo
19.45	0	placebo
19.55	0	placebo
19.55	0	placebo
19.55	0	placebo
19.55	0	placebo
19.65	0	placebo
19.65	0	placebo
19.65	0	placebo
19.65	0	placebo
19.75	0	placebo
19.75	0	placebo
19.75	0	placebo
19.85	0	placebo
19.85	0	placebo
19.85	0	placebo
19.85	0	placebo
19.95	0	placebo
19.95	0	placebo
19.95	0	placebo
19.95	0	placebo
20.05	0	placebo
20.05	0	placebo
20.05	0	placebo
20.05	0	placebo
20.15	0	placebo
20.15	0	placebo
20.15	0	placebo
20.25	0	placebo
20.25	0	placebo
20.25	0	placebo
20.25	0	placebo
20.35	0	placebo
20.35	0	placebo
20.35	0	placebo
20.35	0	placebo
20.45	0	placebo
20.45	0	placebo
20.45	0	placebo
20.45	0	placebo
20.55	0	placebo
20.55	0	placebo
20.55	0	placebo
20.65	0	placebo
20.65	0	placebo
20.65	0	placebo
20.65	0	placebo
20.75	0	placebo
20.75	0	placebo
20.75	0	placebo
20.75	0	placebo
20.85	0	placebo
20.85	0	placebo
20.85	0	placebo
20.85	0	placebo
20.95	0	placebo
20.95	0	placebo
20.95	0	placebo
21.05	0	placebo
21.05	0	placebo
21.05	0	placebo
21.15	0	placebo
21.15	0	placebo
21.15	0	placebo
21.3	0	placebo
21.3	0	placebo
21.3	0	placebo
21.3	0	placebo
21.3	0	placebo
21.3	0	placebo
21.3	0	placebo
21.45	0	placebo
21.45	0	placebo
21.45	0	placebo
21.45	0	placebo
21.55	0	placebo
21.55	0	placebo
21.55	0	placebo
21.65	0	placebo
21.65	0	placebo
21.65	0	placebo
21.65	0	placebo
21.75	0	placebo
21.75	0	placebo
21.75	0	placebo
21.85	0	placebo
21.85	0	placebo
21.85	0	placebo
21.85	0	placebo
21.95	0	placebo
21.95	0	placebo
21.95	0	placebo
22.05	0	placebo
22.05	0	placebo
22.05	0	placebo
22.05	0	placebo
22.15	0	placebo
22.15	0	placebo
22.15	0	placebo
22.25	0	placebo
22.25	0	placebo
22.25	0	placebo
22.25	0	placebo
22.35	0	placebo
22.35	0	placebo
22.35	0	placebo
22.45	0	placebo
22.45	0	placebo
22.45	0	placebo
22.45	0	placebo
22.55	0	placebo
22.55	0	placebo
22.55	0	placebo
22.65	0	placebo
22.65	0	placebo
22.65	0	placebo
22.75	0	placebo
22.75	0	placebo
22.75	0	placebo
22.75	0	placebo
22.85	0	placebo
22.85	0	placebo
22.85	0	placebo
22.95	0	placebo
22.95	0	placebo
22.95	0	placebo
22.95	0	placebo
23.05	0	placebo
23.05	0	placebo
23.05	0	placebo
23.15	0	placebo
23.15	0	placebo
23.15	0	placebo
23.15	0	placebo
23.25	0	placebo
23.25	0	placebo
23.25	0	placebo
23.35	0	placebo
23.35	0	placebo
23.35	0	placebo
23.35	0	placebo
23.45	0	placebo
23.45	0	placebo
23.45	0	placebo
23.55	0	placebo
23.55	0	placebo
23.55	0	placebo
23.55	0	placebo
23.65	0	placebo
23.65	0	placebo
23.65	0	placebo
23.75	0	placebo
23.75	0	placebo
23.75	0	placebo
23.75	0	placebo
23.85	0	placebo
23.85	0	placebo
23.85	0	placebo
23.95	0	placebo
23.95	0	placebo
23.95	0	placebo
24.05	0	placebo
24.05	0	placebo
24.15	0	placebo
24.15	0	placebo
24.15	0	placebo
24.25	0	placebo
24.25	0	placebo
24.35	0	placebo
24.35	0	placebo
24.35	0	placebo
24.45	0	placebo
24.45	0	placebo
24.55	0	placebo
24.55	0	placebo
24.55	0	placebo
24.65	0	placebo
24.65	0	placebo
24.75	0	placebo
24.75	0	placebo
24.75	0	placebo
24.85	0	placebo
24.85	0	placebo
24.95	0	placebo
24.95	0	placebo
24.95	0	placebo
25.05	0	placebo
25.05	0	placebo
25.15	0	placebo
25.15	0	placebo
25.15	0	placebo
25.25	0	placebo
25.25	0	placebo
25.35	0	placebo
25.35	0	placebo
25.35	0	placebo
25.5	0	placebo
25.5	0	placebo
25.5	0	placebo
25.5	0	placebo
25.5	0	placebo
25.65	0	placebo
25.65	0	placebo
25.65	0	placebo
25.75	0	placebo
25.75	0	placebo
25.85	0	placebo
25.85	0	placebo
25.85	0	placebo
25.95	0	placebo
25.95	0	placebo
26.05	0	placebo
26.05	0	placebo
26.05	0	placebo
26.15	0	placebo
26.15	0	placebo
26.25	0	placebo
26.25	0	placebo
26.25	0	placebo
26.35	0	placebo
26.35	0	placebo
26.45	0	placebo
26.45	0	placebo
26.45	0	placebo
26.55	0	placebo
26.55	0	placebo
26.65	0	placebo
26.65	0	placebo
26.65	0	placebo
26.75	0	placebo
26.75	0	placebo
26.85	0	placebo
26.85	0	placebo
26.85	0	placebo
26.95	0	placebo
26.95	0	placebo
27.05	0	placebo
27.15	0	placebo
27.15	0	placebo
27.25	0	placebo
27.25	0	placebo
27.35	0	placebo
27.35	0	placebo
27.45	0	placebo
27.45	0	placebo
27.55	0	placebo
27.55	0	placebo
27.65	0	placebo
27.75	0	placebo
27.75	0	placebo
27.85	0	placebo
27.85	0	placebo
27.95	0	placebo
27.95	0	placebo
28.05	0	placebo
28.05	0	placebo
28.15	0	placebo
28.15	0	placebo
28.25	0	placebo
28.35	0	placebo
28.35	0	placebo
28.45	0	placebo
28.45	0	placebo
28.55	0	placebo
28.55	0	placebo
28.7	0	placebo
28.7	0	placebo
28.7	0	placebo
28.7	0	placebo
28.85	0	placebo
28.95	0	placebo
28.95	0	placebo
29.05	0	placebo
29.05	0	placebo
29.15	0	placebo
29.15	0	placebo
29.25	0	placebo
29.25	0	placebo
29.35	0	placebo
29.35	0	placebo
29.45	0	placebo
29.55	0	placebo
29.55	0	placebo
29.65	0	placebo
29.65	0	placebo
29.8	0	placebo
29.8	0	placebo
29.8	0	placebo
29.8	0	placebo
29.95	0	placebo
30.05	0	placebo
30.15	0	placebo
30.15	0	placebo
30.25	0	placebo
30.25	0	placebo
30.35	0	placebo
30.35	0	placebo
30.45	0	placebo
30.45	0	placebo
30.55	0	placebo
30.65	0	placebo
30.65	0	placebo
30.75	0	placebo
30.75	0	placebo
30.85	0	placebo
30.85	0	placebo
30.95	0	placebo
30.95	0	placebo
31.05	0	placebo
31.15	0	placebo
31.15	0	placebo
31.25	0	placebo
31.25	0	placebo
31.35	0	placebo
31.35	0	placebo
31.45	0	placebo
31.45	0	placebo
31.55	0	placebo
31.65	0	placebo
31.65	0	placebo
31.75	0	placebo
31.75	0	placebo
31.85	0	placebo
31.85	0	placebo
31.95	0	placebo
31.95	0	placebo
32.05	0	placebo
32.15	0	placebo
32.15	0	placebo
32.25	0	placebo
32.25	0	placebo
32.35	0	placebo
32.35	0	placebo
32.45	0	placebo
32.45	0	placebo
32.55	0	placebo
32.65	0	placebo
32.65	0	placebo
32.75	0	placebo
32.75	0	placebo
32.85	0	placebo
32.85	0	placebo
32.95	0	placebo
33.15	0	placebo
33.25	0	placebo
33.35	0	placebo
33.55	0	placebo
33.65	0	placebo
33.75	0	placebo
33.95	0	placebo
34.05	0	placebo
34.15	0	placebo
34.35	0	placebo
34.45	0	placebo
34.55	0	placebo
34.65	0	placebo
34.85	0	placebo
34.95	0	placebo
35.05	0	placebo
35.25	0	placebo
35.35	0	placebo
35.45	0	placebo
35.65	0	placebo
35.75	0	placebo
35.85	0	placebo
36.25	0	placebo
36.55	0	placebo
36.75	0	placebo
37.05	0	placebo
