## Supplementary data files for "Cancer patient survival can be accurately parameterized, revealing time-dependent therapeutic effects and doubling the precision of small trials": ELM-PC5_2A.csv

Time	Event	Arm
0.416	1	orteronel
0.416	1	orteronel
0.416	1	orteronel
0.628	1	orteronel
0.628	1	orteronel
0.628	1	orteronel
0.628	1	orteronel
0.628	1	orteronel
0.628	1	orteronel
0.982	1	orteronel
0.982	1	orteronel
0.982	1	orteronel
0.982	1	orteronel
0.982	1	orteronel
0.982	1	orteronel
0.982	1	orteronel
1.1	1	orteronel
1.34	1	orteronel
1.34	1	orteronel
1.34	1	orteronel
1.48	1	orteronel
1.48	1	orteronel
1.48	1	orteronel
1.57	1	orteronel
1.57	1	orteronel
1.71	1	orteronel
1.71	1	orteronel
1.71	1	orteronel
1.71	1	orteronel
1.88	1	orteronel
1.88	1	orteronel
2.02	1	orteronel
2.02	1	orteronel
2.02	1	orteronel
2.02	1	orteronel
2.19	1	orteronel
2.19	1	orteronel
2.19	1	orteronel
2.42	1	orteronel
2.42	1	orteronel
2.75	1	orteronel
2.75	1	orteronel
2.75	1	orteronel
3.01	1	orteronel
3.01	1	orteronel
3.01	1	orteronel
3.01	1	orteronel
3.01	1	orteronel
3.01	1	orteronel
3.01	1	orteronel
3.01	1	orteronel
3.25	1	orteronel
3.25	1	orteronel
3.25	1	orteronel
3.25	1	orteronel
3.25	1	orteronel
3.25	1	orteronel
3.44	1	orteronel
3.44	1	orteronel
3.53	1	orteronel
3.53	1	orteronel
3.53	1	orteronel
3.67	1	orteronel
3.67	1	orteronel
3.67	1	orteronel
3.79	1	orteronel
3.79	1	orteronel
3.88	1	orteronel
3.88	1	orteronel
3.88	1	orteronel
3.88	1	orteronel
3.88	1	orteronel
3.88	1	orteronel
3.98	1	orteronel
3.98	1	orteronel
3.98	1	orteronel
4.07	1	orteronel
4.07	1	orteronel
4.07	1	orteronel
4.07	1	orteronel
4.07	1	orteronel
4.55	1	orteronel
4.55	1	orteronel
4.55	1	orteronel
4.55	1	orteronel
4.66	1	orteronel
4.66	1	orteronel
4.66	1	orteronel
4.66	1	orteronel
4.66	1	orteronel
4.78	1	orteronel
4.78	1	orteronel
4.95	1	orteronel
4.95	1	orteronel
4.95	1	orteronel
4.95	1	orteronel
4.95	1	orteronel
5.04	1	orteronel
5.04	1	orteronel
5.39	1	orteronel
5.39	1	orteronel
5.39	1	orteronel
5.39	1	orteronel
5.39	1	orteronel
5.39	1	orteronel
5.39	1	orteronel
5.51	1	orteronel
5.51	1	orteronel
5.51	1	orteronel
5.51	1	orteronel
5.63	1	orteronel
5.63	1	orteronel
5.63	1	orteronel
5.63	1	orteronel
5.96	1	orteronel
5.96	1	orteronel
5.96	1	orteronel
6.15	1	orteronel
6.15	1	orteronel
6.34	1	orteronel
6.34	1	orteronel
6.34	1	orteronel
6.34	1	orteronel
6.43	1	orteronel
6.57	1	orteronel
6.57	1	orteronel
6.57	1	orteronel
6.57	1	orteronel
6.72	1	orteronel
6.72	1	orteronel
6.72	1	orteronel
6.72	1	orteronel
6.83	1	orteronel
6.83	1	orteronel
6.83	1	orteronel
6.83	1	orteronel
6.83	1	orteronel
6.95	1	orteronel
6.95	1	orteronel
6.95	1	orteronel
6.95	1	orteronel
7.05	1	orteronel
7.05	1	orteronel
7.05	1	orteronel
7.05	1	orteronel
7.16	1	orteronel
7.16	1	orteronel
7.16	1	orteronel
7.26	1	orteronel
7.26	1	orteronel
7.26	1	orteronel
7.26	1	orteronel
7.35	1	orteronel
7.35	1	orteronel
7.35	1	orteronel
7.35	1	orteronel
7.47	1	orteronel
7.47	1	orteronel
7.47	1	orteronel
7.47	1	orteronel
7.59	1	orteronel
7.59	1	orteronel
8.01	1	orteronel
8.01	1	orteronel
8.01	1	orteronel
8.13	1	orteronel
8.13	1	orteronel
8.13	1	orteronel
8.13	1	orteronel
8.3	1	orteronel
8.46	1	orteronel
8.46	1	orteronel
8.46	1	orteronel
8.6	1	orteronel
8.6	1	orteronel
8.6	1	orteronel
8.6	1	orteronel
8.72	1	orteronel
8.72	1	orteronel
8.72	1	orteronel
8.84	1	orteronel
8.84	1	orteronel
8.84	1	orteronel
8.96	1	orteronel
8.96	1	orteronel
8.96	1	orteronel
8.96	1	orteronel
9.1	1	orteronel
9.1	1	orteronel
9.1	1	orteronel
9.24	1	orteronel
9.24	1	orteronel
9.24	1	orteronel
9.24	1	orteronel
9.36	1	orteronel
9.36	1	orteronel
9.48	1	orteronel
9.48	1	orteronel
9.48	1	orteronel
9.48	1	orteronel
9.48	1	orteronel
9.62	1	orteronel
9.62	1	orteronel
9.62	1	orteronel
9.74	1	orteronel
9.74	1	orteronel
9.74	1	orteronel
9.83	1	orteronel
9.83	1	orteronel
9.83	1	orteronel
10	1	orteronel
10	1	orteronel
10	1	orteronel
10	1	orteronel
10.1	1	orteronel
10.1	1	orteronel
10.1	1	orteronel
10.5	1	orteronel
10.5	1	orteronel
10.5	1	orteronel
10.5	1	orteronel
10.5	1	orteronel
10.6	1	orteronel
10.6	1	orteronel
10.6	1	orteronel
10.6	1	orteronel
10.7	1	orteronel
10.7	1	orteronel
10.7	1	orteronel
10.9	1	orteronel
10.9	1	orteronel
10.9	1	orteronel
10.9	1	orteronel
11	1	orteronel
11	1	orteronel
11	1	orteronel
11.1	1	orteronel
11.1	1	orteronel
11.3	1	orteronel
11.3	1	orteronel
11.3	1	orteronel
11.3	1	orteronel
11.4	1	orteronel
11.8	1	orteronel
11.8	1	orteronel
11.9	1	orteronel
11.9	1	orteronel
11.9	1	orteronel
12.4	1	orteronel
12.4	1	orteronel
12.4	1	orteronel
12.7	1	orteronel
12.8	1	orteronel
12.8	1	orteronel
12.8	1	orteronel
12.9	1	orteronel
13	1	orteronel
13	1	orteronel
13.2	1	orteronel
13.2	1	orteronel
13.7	1	orteronel
13.7	1	orteronel
13.7	1	orteronel
13.8	1	orteronel
13.8	1	orteronel
14	1	orteronel
14	1	orteronel
14	1	orteronel
14.1	1	orteronel
14.1	1	orteronel
14.1	1	orteronel
14.3	1	orteronel
14.3	1	orteronel
14.5	1	orteronel
14.5	1	orteronel
14.5	1	orteronel
14.6	1	orteronel
14.6	1	orteronel
14.7	1	orteronel
14.7	1	orteronel
15.2	1	orteronel
15.2	1	orteronel
15.4	1	orteronel
15.4	1	orteronel
15.5	1	orteronel
15.5	1	orteronel
15.6	1	orteronel
15.6	1	orteronel
15.7	1	orteronel
16.3	1	orteronel
16.5	1	orteronel
16.5	1	orteronel
16.8	1	orteronel
16.8	1	orteronel
16.9	1	orteronel
17	1	orteronel
17	1	orteronel
17.1	1	orteronel
17.1	1	orteronel
17.7	1	orteronel
17.7	1	orteronel
17.9	1	orteronel
17.9	1	orteronel
17.9	1	orteronel
18.3	1	orteronel
18.3	1	orteronel
18.3	1	orteronel
18.7	1	orteronel
18.7	1	orteronel
19.5	1	orteronel
19.9	1	orteronel
20.1	1	orteronel
20.1	1	orteronel
20.8	1	orteronel
20.8	1	orteronel
21	1	orteronel
21.1	1	orteronel
21.4	1	orteronel
21.5	1	orteronel
21.6	1	orteronel
22.3	1	orteronel
22.3	1	orteronel
22.3	1	orteronel
22.3	1	orteronel
23.4	1	orteronel
23.5	1	orteronel
24.7	1	orteronel
0.208	0	orteronel
0.208	0	orteronel
0.208	0	orteronel
0.463	0	orteronel
0.569	0	orteronel
0.6755	0	orteronel
0.77	0	orteronel
0.8995	0	orteronel
1.041	0	orteronel
1.22	0	orteronel
1.22	0	orteronel
1.22	0	orteronel
1.41	0	orteronel
1.525	0	orteronel
1.64	0	orteronel
1.795	0	orteronel
1.95	0	orteronel
1.95	0	orteronel
2.105	0	orteronel
2.305	0	orteronel
2.305	0	orteronel
2.48	0	orteronel
2.645	0	orteronel
2.645	0	orteronel
2.81	0	orteronel
2.94	0	orteronel
3.2	0	orteronel
3.345	0	orteronel
3.6	0	orteronel
3.73	0	orteronel
3.93	0	orteronel
4.025	0	orteronel
4.285	0	orteronel
4.455	0	orteronel
4.605	0	orteronel
4.72	0	orteronel
4.865	0	orteronel
5.11	0	orteronel
5.23	0	orteronel
5.45	0	orteronel
5.57	0	orteronel
5.88	0	orteronel
6.055	0	orteronel
6.245	0	orteronel
6.245	0	orteronel
6.245	0	orteronel
6.385	0	orteronel
6.385	0	orteronel
6.5	0	orteronel
6.5	0	orteronel
6.5	0	orteronel
6.645	0	orteronel
6.645	0	orteronel
6.645	0	orteronel
6.775	0	orteronel
6.775	0	orteronel
6.89	0	orteronel
6.89	0	orteronel
7	0	orteronel
7	0	orteronel
7.105	0	orteronel
7.105	0	orteronel
7.21	0	orteronel
7.21	0	orteronel
7.305	0	orteronel
7.305	0	orteronel
7.41	0	orteronel
7.41	0	orteronel
7.53	0	orteronel
7.53	0	orteronel
7.67	0	orteronel
7.67	0	orteronel
7.67	0	orteronel
7.81	0	orteronel
7.81	0	orteronel
7.81	0	orteronel
7.94	0	orteronel
7.94	0	orteronel
8.07	0	orteronel
8.07	0	orteronel
8.07	0	orteronel
8.215	0	orteronel
8.215	0	orteronel
8.215	0	orteronel
8.38	0	orteronel
8.38	0	orteronel
8.38	0	orteronel
8.53	0	orteronel
8.53	0	orteronel
8.53	0	orteronel
8.66	0	orteronel
8.66	0	orteronel
8.78	0	orteronel
8.78	0	orteronel
8.9	0	orteronel
8.9	0	orteronel
8.9	0	orteronel
9.03	0	orteronel
9.03	0	orteronel
9.17	0	orteronel
9.17	0	orteronel
9.17	0	orteronel
9.3	0	orteronel
9.3	0	orteronel
9.3	0	orteronel
9.42	0	orteronel
9.42	0	orteronel
9.42	0	orteronel
9.55	0	orteronel
9.55	0	orteronel
9.55	0	orteronel
9.68	0	orteronel
9.68	0	orteronel
9.68	0	orteronel
9.785	0	orteronel
9.785	0	orteronel
9.785	0	orteronel
9.915	0	orteronel
9.915	0	orteronel
9.915	0	orteronel
9.915	0	orteronel
10.05	0	orteronel
10.05	0	orteronel
10.15	0	orteronel
10.15	0	orteronel
10.15	0	orteronel
10.35	0	orteronel
10.35	0	orteronel
10.35	0	orteronel
10.35	0	orteronel
10.35	0	orteronel
10.35	0	orteronel
10.35	0	orteronel
10.55	0	orteronel
10.55	0	orteronel
10.55	0	orteronel
10.65	0	orteronel
10.65	0	orteronel
10.8	0	orteronel
10.8	0	orteronel
10.8	0	orteronel
10.8	0	orteronel
10.8	0	orteronel
10.95	0	orteronel
10.95	0	orteronel
10.95	0	orteronel
11.05	0	orteronel
11.05	0	orteronel
11.2	0	orteronel
11.2	0	orteronel
11.2	0	orteronel
11.2	0	orteronel
11.2	0	orteronel
11.35	0	orteronel
11.35	0	orteronel
11.35	0	orteronel
11.5	0	orteronel
11.5	0	orteronel
11.5	0	orteronel
11.5	0	orteronel
11.5	0	orteronel
11.7	0	orteronel
11.7	0	orteronel
11.7	0	orteronel
11.7	0	orteronel
11.7	0	orteronel
11.85	0	orteronel
11.85	0	orteronel
11.95	0	orteronel
11.95	0	orteronel
12.1	0	orteronel
12.1	0	orteronel
12.1	0	orteronel
12.1	0	orteronel
12.3	0	orteronel
12.3	0	orteronel
12.3	0	orteronel
12.3	0	orteronel
12.3	0	orteronel
12.45	0	orteronel
12.45	0	orteronel
12.6	0	orteronel
12.6	0	orteronel
12.6	0	orteronel
12.6	0	orteronel
12.75	0	orteronel
12.75	0	orteronel
12.75	0	orteronel
12.85	0	orteronel
12.85	0	orteronel
12.95	0	orteronel
12.95	0	orteronel
13.1	0	orteronel
13.1	0	orteronel
13.1	0	orteronel
13.1	0	orteronel
13.1	0	orteronel
13.25	0	orteronel
13.25	0	orteronel
13.35	0	orteronel
13.35	0	orteronel
13.45	0	orteronel
13.45	0	orteronel
13.45	0	orteronel
13.55	0	orteronel
13.55	0	orteronel
13.65	0	orteronel
13.65	0	orteronel
13.75	0	orteronel
13.75	0	orteronel
13.9	0	orteronel
13.9	0	orteronel
13.9	0	orteronel
13.9	0	orteronel
13.9	0	orteronel
14.05	0	orteronel
14.05	0	orteronel
14.2	0	orteronel
14.2	0	orteronel
14.2	0	orteronel
14.2	0	orteronel
14.2	0	orteronel
14.4	0	orteronel
14.4	0	orteronel
14.4	0	orteronel
14.4	0	orteronel
14.55	0	orteronel
14.55	0	orteronel
14.65	0	orteronel
14.65	0	orteronel
14.65	0	orteronel
14.75	0	orteronel
14.75	0	orteronel
14.9	0	orteronel
14.9	0	orteronel
14.9	0	orteronel
14.9	0	orteronel
15.1	0	orteronel
15.1	0	orteronel
15.1	0	orteronel
15.3	0	orteronel
15.3	0	orteronel
15.3	0	orteronel
15.45	0	orteronel
15.45	0	orteronel
15.55	0	orteronel
15.55	0	orteronel
15.65	0	orteronel
15.75	0	orteronel
15.75	0	orteronel
15.9	0	orteronel
15.9	0	orteronel
15.9	0	orteronel
16.05	0	orteronel
16.05	0	orteronel
16.2	0	orteronel
16.2	0	orteronel
16.2	0	orteronel
16.4	0	orteronel
16.4	0	orteronel
16.4	0	orteronel
16.4	0	orteronel
16.55	0	orteronel
16.7	0	orteronel
16.7	0	orteronel
16.7	0	orteronel
16.7	0	orteronel
16.85	0	orteronel
16.95	0	orteronel
16.95	0	orteronel
17.05	0	orteronel
17.05	0	orteronel
17.2	0	orteronel
17.2	0	orteronel
17.2	0	orteronel
17.4	0	orteronel
17.4	0	orteronel
17.4	0	orteronel
17.6	0	orteronel
17.6	0	orteronel
17.6	0	orteronel
17.6	0	orteronel
17.8	0	orteronel
17.8	0	orteronel
17.8	0	orteronel
18	0	orteronel
18	0	orteronel
18	0	orteronel
18.2	0	orteronel
18.2	0	orteronel
18.2	0	orteronel
18.4	0	orteronel
18.4	0	orteronel
18.4	0	orteronel
18.4	0	orteronel
18.6	0	orteronel
18.6	0	orteronel
18.6	0	orteronel
18.6	0	orteronel
18.75	0	orteronel
18.75	0	orteronel
18.85	0	orteronel
18.85	0	orteronel
19	0	orteronel
19	0	orteronel
19	0	orteronel
19	0	orteronel
19.15	0	orteronel
19.15	0	orteronel
19.25	0	orteronel
19.25	0	orteronel
19.4	0	orteronel
19.4	0	orteronel
19.4	0	orteronel
19.4	0	orteronel
19.65	0	orteronel
19.65	0	orteronel
19.65	0	orteronel
19.65	0	orteronel
19.65	0	orteronel
19.85	0	orteronel
19.85	0	orteronel
20	0	orteronel
20	0	orteronel
20	0	orteronel
20	0	orteronel
20.2	0	orteronel
20.2	0	orteronel
20.2	0	orteronel
20.2	0	orteronel
20.35	0	orteronel
20.35	0	orteronel
20.5	0	orteronel
20.5	0	orteronel
20.5	0	orteronel
20.5	0	orteronel
20.7	0	orteronel
20.7	0	orteronel
20.7	0	orteronel
20.7	0	orteronel
20.9	0	orteronel
20.9	0	orteronel
20.9	0	orteronel
21.05	0	orteronel
21.2	0	orteronel
21.2	0	orteronel
21.35	0	orteronel
21.45	0	orteronel
21.55	0	orteronel
21.7	0	orteronel
21.7	0	orteronel
21.7	0	orteronel
21.9	0	orteronel
21.9	0	orteronel
22.15	0	orteronel
22.15	0	orteronel
22.15	0	orteronel
22.4	0	orteronel
22.4	0	orteronel
22.4	0	orteronel
22.6	0	orteronel
22.6	0	orteronel
22.8	0	orteronel
22.8	0	orteronel
22.95	0	orteronel
23.1	0	orteronel
23.1	0	orteronel
23.3	0	orteronel
23.3	0	orteronel
23.3	0	orteronel
23.45	0	orteronel
23.6	0	orteronel
23.6	0	orteronel
23.75	0	orteronel
23.9	0	orteronel
23.9	0	orteronel
24.1	0	orteronel
24.1	0	orteronel
24.25	0	orteronel
24.45	0	orteronel
24.45	0	orteronel
24.45	0	orteronel
24.65	0	orteronel
24.75	0	orteronel
24.85	0	orteronel
24.95	0	orteronel
25.05	0	orteronel
25.15	0	orteronel
25.25	0	orteronel
25.35	0	orteronel
25.45	0	orteronel
25.55	0	orteronel
25.65	0	orteronel
25.75	0	orteronel
25.85	0	orteronel
25.95	0	orteronel
26.05	0	orteronel
26.15	0	orteronel
26.25	0	orteronel
26.35	0	orteronel
26.45	0	orteronel
26.55	0	orteronel
26.65	0	orteronel
26.75	0	orteronel
26.85	0	orteronel
26.95	0	orteronel
28.05	0	orteronel
0.724	1	placebo
0.724	1	placebo
0.724	1	placebo
1.22	1	placebo
1.22	1	placebo
1.55	1	placebo
1.55	1	placebo
1.55	1	placebo
1.68	1	placebo
1.68	1	placebo
1.81	1	placebo
1.81	1	placebo
2.22	1	placebo
2.22	1	placebo
2.22	1	placebo
2.35	1	placebo
2.35	1	placebo
2.48	1	placebo
2.61	1	placebo
2.61	1	placebo
2.61	1	placebo
2.79	1	placebo
3.05	1	placebo
3.05	1	placebo
3.39	1	placebo
3.39	1	placebo
3.88	1	placebo
3.88	1	placebo
3.88	1	placebo
4.01	1	placebo
4.01	1	placebo
4.16	1	placebo
4.45	1	placebo
4.45	1	placebo
4.68	1	placebo
4.68	1	placebo
4.68	1	placebo
4.68	1	placebo
4.68	1	placebo
4.86	1	placebo
4.96	1	placebo
4.96	1	placebo
5.09	1	placebo
5.09	1	placebo
5.25	1	placebo
5.25	1	placebo
5.32	1	placebo
5.32	1	placebo
5.32	1	placebo
5.4	1	placebo
5.4	1	placebo
5.53	1	placebo
5.53	1	placebo
5.71	1	placebo
5.71	1	placebo
5.71	1	placebo
5.71	1	placebo
5.79	1	placebo
5.89	1	placebo
5.89	1	placebo
5.89	1	placebo
5.97	1	placebo
6.07	1	placebo
6.07	1	placebo
6.18	1	placebo
6.18	1	placebo
6.31	1	placebo
6.46	1	placebo
6.46	1	placebo
6.59	1	placebo
6.59	1	placebo
6.72	1	placebo
6.72	1	placebo
6.88	1	placebo
6.88	1	placebo
6.95	1	placebo
6.95	1	placebo
7.08	1	placebo
7.08	1	placebo
7.16	1	placebo
7.16	1	placebo
7.16	1	placebo
7.6	1	placebo
7.6	1	placebo
7.88	1	placebo
7.88	1	placebo
7.88	1	placebo
7.99	1	placebo
7.99	1	placebo
8.12	1	placebo
8.24	1	placebo
8.24	1	placebo
8.24	1	placebo
8.4	1	placebo
8.4	1	placebo
8.97	1	placebo
8.97	1	placebo
8.97	1	placebo
9.1	1	placebo
9.1	1	placebo
9.25	1	placebo
9.25	1	placebo
9.38	1	placebo
9.38	1	placebo
9.54	1	placebo
9.54	1	placebo
9.54	1	placebo
9.64	1	placebo
9.74	1	placebo
9.74	1	placebo
9.82	1	placebo
10.1	1	placebo
10.1	1	placebo
10.1	1	placebo
10.2	1	placebo
10.2	1	placebo
10.4	1	placebo
10.4	1	placebo
10.4	1	placebo
10.6	1	placebo
10.8	1	placebo
10.9	1	placebo
11.1	1	placebo
11.1	1	placebo
11.1	1	placebo
11.2	1	placebo
11.2	1	placebo
11.3	1	placebo
11.3	1	placebo
11.3	1	placebo
11.3	1	placebo
11.5	1	placebo
11.5	1	placebo
11.5	1	placebo
11.8	1	placebo
12	1	placebo
12.3	1	placebo
12.3	1	placebo
13.1	1	placebo
13.1	1	placebo
13.5	1	placebo
13.5	1	placebo
13.7	1	placebo
13.7	1	placebo
14.1	1	placebo
14.2	1	placebo
14.3	1	placebo
14.3	1	placebo
14.3	1	placebo
15	1	placebo
15	1	placebo
15.1	1	placebo
15.2	1	placebo
15.3	1	placebo
15.3	1	placebo
15.5	1	placebo
15.6	1	placebo
15.7	1	placebo
15.7	1	placebo
15.9	1	placebo
16.1	1	placebo
16.2	1	placebo
16.6	1	placebo
16.6	1	placebo
16.9	1	placebo
17.1	1	placebo
17.1	1	placebo
17.1	1	placebo
17.5	1	placebo
18.8	1	placebo
19.2	1	placebo
19.7	1	placebo
19.9	1	placebo
20.6	1	placebo
21.2	1	placebo
21.3	1	placebo
22.7	1	placebo
23	1	placebo
0.2975	0	placebo
0.789	0	placebo
1.125	0	placebo
1.475	0	placebo
1.885	0	placebo
2.285	0	placebo
2.7	0	placebo
3.325	0	placebo
3.48	0	placebo
3.8	0	placebo
4.085	0	placebo
4.24	0	placebo
4.525	0	placebo
4.77	0	placebo
5.025	0	placebo
5.285	0	placebo
5.62	0	placebo
5.84	0	placebo
6.245	0	placebo
6.245	0	placebo
6.385	0	placebo
6.525	0	placebo
6.655	0	placebo
6.8	0	placebo
6.8	0	placebo
7.015	0	placebo
7.015	0	placebo
7.225	0	placebo
7.34	0	placebo
7.495	0	placebo
7.495	0	placebo
7.65	0	placebo
7.79	0	placebo
7.79	0	placebo
7.935	0	placebo
8.055	0	placebo
8.18	0	placebo
8.32	0	placebo
8.475	0	placebo
8.475	0	placebo
8.615	0	placebo
8.825	0	placebo
8.825	0	placebo
9.035	0	placebo
9.175	0	placebo
9.315	0	placebo
9.315	0	placebo
9.46	0	placebo
9.46	0	placebo
9.59	0	placebo
9.69	0	placebo
9.78	0	placebo
9.885	0	placebo
9.885	0	placebo
10.025	0	placebo
10.025	0	placebo
10.15	0	placebo
10.3	0	placebo
10.3	0	placebo
10.3	0	placebo
10.5	0	placebo
10.5	0	placebo
10.7	0	placebo
10.7	0	placebo
10.7	0	placebo
10.85	0	placebo
11	0	placebo
11	0	placebo
11.15	0	placebo
11.15	0	placebo
11.25	0	placebo
11.4	0	placebo
11.4	0	placebo
11.65	0	placebo
11.65	0	placebo
11.65	0	placebo
11.65	0	placebo
11.9	0	placebo
11.9	0	placebo
12.1	0	placebo
12.1	0	placebo
12.25	0	placebo
12.4	0	placebo
12.4	0	placebo
12.6	0	placebo
12.6	0	placebo
12.75	0	placebo
12.75	0	placebo
12.95	0	placebo
12.95	0	placebo
12.95	0	placebo
13.15	0	placebo
13.3	0	placebo
13.3	0	placebo
13.45	0	placebo
13.45	0	placebo
13.6	0	placebo
13.6	0	placebo
13.8	0	placebo
13.8	0	placebo
14	0	placebo
14	0	placebo
14.15	0	placebo
14.25	0	placebo
14.25	0	placebo
14.4	0	placebo
14.4	0	placebo
14.6	0	placebo
14.6	0	placebo
14.85	0	placebo
14.85	0	placebo
14.85	0	placebo
15.15	0	placebo
15.25	0	placebo
15.4	0	placebo
15.4	0	placebo
15.65	0	placebo
15.8	0	placebo
15.8	0	placebo
16	0	placebo
16.15	0	placebo
16.3	0	placebo
16.3	0	placebo
16.5	0	placebo
16.5	0	placebo
16.75	0	placebo
16.75	0	placebo
16.95	0	placebo
17.05	0	placebo
17.2	0	placebo
17.4	0	placebo
17.4	0	placebo
17.6	0	placebo
17.95	0	placebo
17.95	0	placebo
17.95	0	placebo
17.95	0	placebo
18.3	0	placebo
18.5	0	placebo
18.5	0	placebo
18.7	0	placebo
19	0	placebo
19	0	placebo
19	0	placebo
19.3	0	placebo
19.3	0	placebo
19.5	0	placebo
19.5	0	placebo
19.8	0	placebo
19.8	0	placebo
19.95	0	placebo
20.1	0	placebo
20.4	0	placebo
20.4	0	placebo
20.4	0	placebo
20.65	0	placebo
20.75	0	placebo
20.85	0	placebo
21.1	0	placebo
21.35	0	placebo
21.55	0	placebo
21.75	0	placebo
21.85	0	placebo
22.05	0	placebo
22.25	0	placebo
22.45	0	placebo
22.55	0	placebo
22.75	0	placebo
22.95	0	placebo
23.15	0	placebo
23.25	0	placebo
23.45	0	placebo
23.65	0	placebo
23.85	0	placebo
24.25	0	placebo
24.45	0	placebo
24.65	0	placebo
24.85	0	placebo
25.05	0	placebo
25.25	0	placebo
25.55	0	placebo
25.75	0	placebo
25.95	0	placebo
26.15	0	placebo
26.35	0	placebo
26.55	0	placebo
26.8	0	placebo
