## Supplementary data files for "Cancer patient survival can be accurately parameterized, revealing time-dependent therapeutic effects and doubling the precision of small trials": ELM-PC5_2B.csv

Time	Event	Arm
0.623	1	orteronel
0.623	1	orteronel
0.623	1	orteronel
0.623	1	orteronel
0.623	1	orteronel
0.852	1	orteronel
0.852	1	orteronel
0.852	1	orteronel
0.852	1	orteronel
1.08	1	orteronel
1.08	1	orteronel
1.08	1	orteronel
1.4	1	orteronel
1.4	1	orteronel
1.4	1	orteronel
1.4	1	orteronel
1.4	1	orteronel
1.4	1	orteronel
1.4	1	orteronel
1.4	1	orteronel
1.68	1	orteronel
1.68	1	orteronel
1.68	1	orteronel
1.68	1	orteronel
1.68	1	orteronel
1.68	1	orteronel
1.68	1	orteronel
1.92	1	orteronel
1.92	1	orteronel
1.92	1	orteronel
1.92	1	orteronel
1.92	1	orteronel
1.92	1	orteronel
2.03	1	orteronel
2.03	1	orteronel
2.03	1	orteronel
2.03	1	orteronel
2.03	1	orteronel
2.03	1	orteronel
2.03	1	orteronel
2.03	1	orteronel
2.03	1	orteronel
2.03	1	orteronel
2.03	1	orteronel
2.11	1	orteronel
2.11	1	orteronel
2.11	1	orteronel
2.11	1	orteronel
2.11	1	orteronel
2.11	1	orteronel
2.11	1	orteronel
2.11	1	orteronel
2.11	1	orteronel
2.11	1	orteronel
2.11	1	orteronel
2.11	1	orteronel
2.11	1	orteronel
2.11	1	orteronel
2.11	1	orteronel
2.11	1	orteronel
2.11	1	orteronel
2.11	1	orteronel
2.11	1	orteronel
2.19	1	orteronel
2.19	1	orteronel
2.19	1	orteronel
2.19	1	orteronel
2.19	1	orteronel
2.19	1	orteronel
2.19	1	orteronel
2.19	1	orteronel
2.24	1	orteronel
2.24	1	orteronel
2.24	1	orteronel
2.24	1	orteronel
2.24	1	orteronel
2.24	1	orteronel
2.24	1	orteronel
2.24	1	orteronel
2.24	1	orteronel
2.24	1	orteronel
2.24	1	orteronel
2.24	1	orteronel
2.24	1	orteronel
2.24	1	orteronel
2.24	1	orteronel
2.24	1	orteronel
2.59	1	orteronel
2.59	1	orteronel
2.59	1	orteronel
2.59	1	orteronel
2.82	1	orteronel
2.82	1	orteronel
2.82	1	orteronel
2.9	1	orteronel
2.9	1	orteronel
2.94	1	orteronel
2.98	1	orteronel
3.03	1	orteronel
3.03	1	orteronel
3.13	1	orteronel
3.13	1	orteronel
3.21	1	orteronel
3.21	1	orteronel
3.25	1	orteronel
3.31	1	orteronel
3.31	1	orteronel
3.35	1	orteronel
3.35	1	orteronel
3.38	1	orteronel
3.42	1	orteronel
3.42	1	orteronel
3.45	1	orteronel
3.46	1	orteronel
3.47	1	orteronel
3.53	1	orteronel
3.53	1	orteronel
3.67	1	orteronel
3.67	1	orteronel
3.67	1	orteronel
3.67	1	orteronel
3.67	1	orteronel
3.77	1	orteronel
3.77	1	orteronel
3.77	1	orteronel
3.77	1	orteronel
3.77	1	orteronel
3.77	1	orteronel
3.77	1	orteronel
3.77	1	orteronel
3.77	1	orteronel
3.77	1	orteronel
3.77	1	orteronel
3.9	1	orteronel
3.9	1	orteronel
3.9	1	orteronel
3.9	1	orteronel
3.9	1	orteronel
3.9	1	orteronel
3.9	1	orteronel
3.9	1	orteronel
3.9	1	orteronel
3.9	1	orteronel
3.9	1	orteronel
3.9	1	orteronel
3.95	1	orteronel
3.95	1	orteronel
3.95	1	orteronel
3.95	1	orteronel
3.95	1	orteronel
3.95	1	orteronel
3.95	1	orteronel
3.99	1	orteronel
3.99	1	orteronel
4.04	1	orteronel
4.04	1	orteronel
4.04	1	orteronel
4.08	1	orteronel
4.08	1	orteronel
4.08	1	orteronel
4.08	1	orteronel
4.08	1	orteronel
4.27	1	orteronel
4.27	1	orteronel
4.27	1	orteronel
4.27	1	orteronel
4.27	1	orteronel
4.51	1	orteronel
4.51	1	orteronel
4.56	1	orteronel
4.58	1	orteronel
4.62	1	orteronel
4.64	1	orteronel
4.7	1	orteronel
4.75	1	orteronel
4.79	1	orteronel
4.84	1	orteronel
4.95	1	orteronel
5.01	1	orteronel
5.03	1	orteronel
5.07	1	orteronel
5.13	1	orteronel
5.15	1	orteronel
5.18	1	orteronel
5.21	1	orteronel
5.24	1	orteronel
5.25	1	orteronel
5.29	1	orteronel
5.31	1	orteronel
5.34	1	orteronel
5.34	1	orteronel
5.39	1	orteronel
5.39	1	orteronel
5.39	1	orteronel
5.39	1	orteronel
5.53	1	orteronel
5.53	1	orteronel
5.53	1	orteronel
5.53	1	orteronel
5.53	1	orteronel
5.71	1	orteronel
5.71	1	orteronel
5.71	1	orteronel
5.71	1	orteronel
5.71	1	orteronel
5.71	1	orteronel
5.71	1	orteronel
5.71	1	orteronel
5.71	1	orteronel
5.71	1	orteronel
5.71	1	orteronel
5.71	1	orteronel
5.71	1	orteronel
5.71	1	orteronel
5.71	1	orteronel
5.71	1	orteronel
5.71	1	orteronel
5.71	1	orteronel
5.71	1	orteronel
5.71	1	orteronel
5.71	1	orteronel
5.71	1	orteronel
5.71	1	orteronel
5.71	1	orteronel
5.71	1	orteronel
5.71	1	orteronel
5.71	1	orteronel
5.71	1	orteronel
5.71	1	orteronel
5.71	1	orteronel
5.71	1	orteronel
5.71	1	orteronel
5.71	1	orteronel
5.71	1	orteronel
5.71	1	orteronel
5.71	1	orteronel
5.71	1	orteronel
5.79	1	orteronel
5.79	1	orteronel
5.79	1	orteronel
5.79	1	orteronel
5.79	1	orteronel
5.87	1	orteronel
5.87	1	orteronel
5.96	1	orteronel
5.96	1	orteronel
6.03	1	orteronel
6.03	1	orteronel
6.13	1	orteronel
6.13	1	orteronel
6.13	1	orteronel
6.21	1	orteronel
6.21	1	orteronel
6.21	1	orteronel
6.38	1	orteronel
6.4	1	orteronel
6.4	1	orteronel
6.54	1	orteronel
6.54	1	orteronel
6.54	1	orteronel
6.6	1	orteronel
6.6	1	orteronel
6.63	1	orteronel
6.79	1	orteronel
6.79	1	orteronel
6.79	1	orteronel
6.82	1	orteronel
6.93	1	orteronel
7.09	1	orteronel
7.14	1	orteronel
7.17	1	orteronel
7.18	1	orteronel
7.22	1	orteronel
7.28	1	orteronel
7.32	1	orteronel
7.52	1	orteronel
7.52	1	orteronel
7.76	1	orteronel
7.76	1	orteronel
7.98	1	orteronel
7.98	1	orteronel
7.98	1	orteronel
7.98	1	orteronel
8.14	1	orteronel
8.14	1	orteronel
8.14	1	orteronel
8.3	1	orteronel
8.3	1	orteronel
8.3	1	orteronel
8.3	1	orteronel
8.31	1	orteronel
8.32	1	orteronel
8.38	1	orteronel
8.38	1	orteronel
8.38	1	orteronel
8.38	1	orteronel
8.38	1	orteronel
8.38	1	orteronel
8.38	1	orteronel
8.38	1	orteronel
8.38	1	orteronel
8.38	1	orteronel
8.38	1	orteronel
8.38	1	orteronel
8.38	1	orteronel
8.38	1	orteronel
8.51	1	orteronel
8.51	1	orteronel
8.51	1	orteronel
8.51	1	orteronel
8.51	1	orteronel
8.51	1	orteronel
8.51	1	orteronel
8.51	1	orteronel
8.51	1	orteronel
8.51	1	orteronel
8.51	1	orteronel
8.51	1	orteronel
8.51	1	orteronel
8.64	1	orteronel
8.64	1	orteronel
8.67	1	orteronel
8.67	1	orteronel
8.67	1	orteronel
8.72	1	orteronel
8.76	1	orteronel
8.84	1	orteronel
8.92	1	orteronel
9.07	1	orteronel
9.07	1	orteronel
9.12	1	orteronel
9.13	1	orteronel
9.17	1	orteronel
9.22	1	orteronel
9.24	1	orteronel
9.3	1	orteronel
9.42	1	orteronel
9.42	1	orteronel
9.48	1	orteronel
9.55	1	orteronel
9.63	1	orteronel
9.97	1	orteronel
10	1	orteronel
10.1	1	orteronel
10.1	1	orteronel
10.2	1	orteronel
10.3	1	orteronel
10.3	1	orteronel
10.4	1	orteronel
10.5	1	orteronel
10.6	1	orteronel
10.6	1	orteronel
10.9	1	orteronel
10.9	1	orteronel
10.9	1	orteronel
10.9	1	orteronel
10.9	1	orteronel
11	1	orteronel
11	1	orteronel
11	1	orteronel
11.1	1	orteronel
11.1	1	orteronel
11.1	1	orteronel
11.1	1	orteronel
11.1	1	orteronel
11.1	1	orteronel
11.1	1	orteronel
11.1	1	orteronel
11.2	1	orteronel
11.2	1	orteronel
11.2	1	orteronel
11.2	1	orteronel
11.2	1	orteronel
11.2	1	orteronel
11.3	1	orteronel
11.3	1	orteronel
11.3	1	orteronel
11.3	1	orteronel
11.3	1	orteronel
11.7	1	orteronel
11.7	1	orteronel
12.4	1	orteronel
12.4	1	orteronel
12.7	1	orteronel
12.7	1	orteronel
12.9	1	orteronel
13	1	orteronel
13	1	orteronel
13.2	1	orteronel
13.2	1	orteronel
13.2	1	orteronel
13.6	1	orteronel
13.6	1	orteronel
13.7	1	orteronel
13.7	1	orteronel
13.8	1	orteronel
13.8	1	orteronel
13.8	1	orteronel
13.9	1	orteronel
13.9	1	orteronel
13.9	1	orteronel
13.9	1	orteronel
14.1	1	orteronel
14.1	1	orteronel
14.1	1	orteronel
14.1	1	orteronel
14.1	1	orteronel
14.2	1	orteronel
14.2	1	orteronel
14.2	1	orteronel
14.2	1	orteronel
14.2	1	orteronel
14.2	1	orteronel
14.8	1	orteronel
14.8	1	orteronel
15.4	1	orteronel
15.4	1	orteronel
15.6	1	orteronel
15.6	1	orteronel
16	1	orteronel
16	1	orteronel
16.5	1	orteronel
16.5	1	orteronel
16.7	1	orteronel
16.7	1	orteronel
16.8	1	orteronel
16.8	1	orteronel
16.8	1	orteronel
17	1	orteronel
17	1	orteronel
17	1	orteronel
17.5	1	orteronel
17.7	1	orteronel
18	1	orteronel
18.4	1	orteronel
18.4	1	orteronel
19.5	1	orteronel
19.5	1	orteronel
19.9	1	orteronel
19.9	1	orteronel
20.8	1	orteronel
20.9	1	orteronel
21.4	1	orteronel
22.3	1	orteronel
22.3	1	orteronel
22.3	1	orteronel
22.3	1	orteronel
22.4	1	orteronel
22.6	1	orteronel
22.6	1	orteronel
23.4	1	orteronel
23.4	1	orteronel
0.08265	0	orteronel
0.08265	0	orteronel
0.08265	0	orteronel
0.1845	0	orteronel
0.1845	0	orteronel
0.1845	0	orteronel
0.2735	0	orteronel
0.2735	0	orteronel
0.35	0	orteronel
0.35	0	orteronel
0.4265	0	orteronel
0.4265	0	orteronel
0.4265	0	orteronel
0.528	0	orteronel
0.528	0	orteronel
0.528	0	orteronel
0.604	0	orteronel
0.687	0	orteronel
0.687	0	orteronel
0.687	0	orteronel
0.687	0	orteronel
0.8015	0	orteronel
0.8015	0	orteronel
0.922	0	orteronel
0.922	0	orteronel
0.922	0	orteronel
0.922	0	orteronel
1.036	0	orteronel
1.036	0	orteronel
1.036	0	orteronel
1.125	0	orteronel
1.125	0	orteronel
1.235	0	orteronel
1.235	0	orteronel
1.235	0	orteronel
1.235	0	orteronel
1.35	0	orteronel
1.35	0	orteronel
1.35	0	orteronel
1.445	0	orteronel
1.445	0	orteronel
1.555	0	orteronel
1.555	0	orteronel
1.555	0	orteronel
1.555	0	orteronel
1.65	0	orteronel
1.65	0	orteronel
1.72	0	orteronel
1.72	0	orteronel
1.795	0	orteronel
1.795	0	orteronel
1.875	0	orteronel
1.875	0	orteronel
1.945	0	orteronel
1.945	0	orteronel
2	0	orteronel
2.07	0	orteronel
2.07	0	orteronel
2.07	0	orteronel
2.15	0	orteronel
2.15	0	orteronel
2.215	0	orteronel
2.275	0	orteronel
2.275	0	orteronel
2.355	0	orteronel
2.355	0	orteronel
2.355	0	orteronel
2.445	0	orteronel
2.445	0	orteronel
2.54	0	orteronel
2.54	0	orteronel
2.54	0	orteronel
2.63	0	orteronel
2.63	0	orteronel
2.715	0	orteronel
2.715	0	orteronel
2.715	0	orteronel
2.79	0	orteronel
2.85	0	orteronel
2.85	0	orteronel
2.89	0	orteronel
2.93	0	orteronel
2.96	0	orteronel
3.04	0	orteronel
3.07	0	orteronel
3.11	0	orteronel
3.185	0	orteronel
3.22	0	orteronel
3.27	0	orteronel
3.3	0	orteronel
3.34	0	orteronel
3.375	0	orteronel
3.425	0	orteronel
3.465	0	orteronel
3.5	0	orteronel
3.575	0	orteronel
3.575	0	orteronel
3.645	0	orteronel
3.715	0	orteronel
3.715	0	orteronel
3.715	0	orteronel
3.815	0	orteronel
3.815	0	orteronel
3.88	0	orteronel
3.925	0	orteronel
3.97	0	orteronel
4.015	0	orteronel
4.06	0	orteronel
4.125	0	orteronel
4.125	0	orteronel
4.22	0	orteronel
4.22	0	orteronel
4.22	0	orteronel
4.315	0	orteronel
4.315	0	orteronel
4.395	0	orteronel
4.47	0	orteronel
4.47	0	orteronel
4.535	0	orteronel
4.535	0	orteronel
4.59	0	orteronel
4.66	0	orteronel
4.69	0	orteronel
4.735	0	orteronel
4.76	0	orteronel
4.8	0	orteronel
4.86	0	orteronel
4.9	0	orteronel
4.935	0	orteronel
4.99	0	orteronel
5.02	0	orteronel
5.05	0	orteronel
5.115	0	orteronel
5.14	0	orteronel
5.195	0	orteronel
5.23	0	orteronel
5.27	0	orteronel
5.32	0	orteronel
5.365	0	orteronel
5.425	0	orteronel
5.425	0	orteronel
5.495	0	orteronel
5.495	0	orteronel
5.565	0	orteronel
5.655	0	orteronel
5.655	0	orteronel
5.655	0	orteronel
5.745	0	orteronel
5.745	0	orteronel
5.83	0	orteronel
5.83	0	orteronel
5.915	0	orteronel
5.915	0	orteronel
5.995	0	orteronel
6.08	0	orteronel
6.17	0	orteronel
6.255	0	orteronel
6.34	0	orteronel
6.47	0	orteronel
6.47	0	orteronel
6.57	0	orteronel
6.615	0	orteronel
6.72	0	orteronel
6.72	0	orteronel
6.84	0	orteronel
6.92	0	orteronel
7.02	0	orteronel
7.07	0	orteronel
7.155	0	orteronel
7.21	0	orteronel
7.3	0	orteronel
7.37	0	orteronel
7.46	0	orteronel
7.46	0	orteronel
7.62	0	orteronel
7.71	0	orteronel
7.71	0	orteronel
7.785	0	orteronel
7.855	0	orteronel
7.94	0	orteronel
8.025	0	orteronel
8.105	0	orteronel
8.165	0	orteronel
8.245	0	orteronel
8.35	0	orteronel
8.415	0	orteronel
8.48	0	orteronel
8.535	0	orteronel
8.62	0	orteronel
8.695	0	orteronel
8.77	0	orteronel
8.85	0	orteronel
8.93	0	orteronel
9.005	0	orteronel
9.16	0	orteronel
9.27	0	orteronel
9.37	0	orteronel
9.47	0	orteronel
9.59	0	orteronel
9.645	0	orteronel
9.73	0	orteronel
9.86	0	orteronel
9.955	0	orteronel
10.05	0	orteronel
10.15	0	orteronel
10.25	0	orteronel
10.35	0	orteronel
10.45	0	orteronel
10.55	0	orteronel
10.65	0	orteronel
10.8	0	orteronel
10.8	0	orteronel
10.95	0	orteronel
11.05	0	orteronel
11.15	0	orteronel
11.25	0	orteronel
11.4	0	orteronel
11.4	0	orteronel
11.6	0	orteronel
11.6	0	orteronel
11.8	0	orteronel
11.8	0	orteronel
11.95	0	orteronel
12.1	0	orteronel
12.3	0	orteronel
12.45	0	orteronel
12.6	0	orteronel
12.8	0	orteronel
12.95	0	orteronel
13.1	0	orteronel
13.3	0	orteronel
13.5	0	orteronel
13.5	0	orteronel
13.75	0	orteronel
13.85	0	orteronel
14	0	orteronel
14.3	0	orteronel
14.3	0	orteronel
14.65	0	orteronel
14.65	0	orteronel
14.85	0	orteronel
15.2	0	orteronel
15.2	0	orteronel
15.5	0	orteronel
15.5	0	orteronel
15.7	0	orteronel
15.9	0	orteronel
15.9	0	orteronel
16.05	0	orteronel
16.35	0	orteronel
16.35	0	orteronel
16.35	0	orteronel
16.65	0	orteronel
16.75	0	orteronel
16.95	0	orteronel
17.1	0	orteronel
17.1	0	orteronel
17.4	0	orteronel
17.4	0	orteronel
17.6	0	orteronel
17.85	0	orteronel
17.85	0	orteronel
18.2	0	orteronel
18.55	0	orteronel
18.55	0	orteronel
18.9	0	orteronel
19.15	0	orteronel
19.4	0	orteronel
19.55	0	orteronel
19.7	0	orteronel
20	0	orteronel
20.25	0	orteronel
20.45	0	orteronel
20.6	0	orteronel
20.85	0	orteronel
21.5	0	orteronel
21.9	0	orteronel
22.35	0	orteronel
22.85	0	orteronel
23.2	0	orteronel
23.65	0	orteronel
24.4	0	orteronel
0.661	1	placebo
0.902	1	placebo
0.979	1	placebo
1.1	1	placebo
1.16	1	placebo
1.24	1	placebo
1.42	1	placebo
1.5	1	placebo
1.5	1	placebo
1.53	1	placebo
1.55	1	placebo
1.6	1	placebo
1.65	1	placebo
1.7	1	placebo
1.79	1	placebo
1.82	1	placebo
1.82	1	placebo
1.82	1	placebo
1.82	1	placebo
1.83	1	placebo
1.83	1	placebo
1.83	1	placebo
1.83	1	placebo
1.84	1	placebo
1.86	1	placebo
1.9	1	placebo
1.92	1	placebo
1.93	1	placebo
1.94	1	placebo
1.95	1	placebo
1.95	1	placebo
1.96	1	placebo
1.96	1	placebo
1.96	1	placebo
1.97	1	placebo
1.97	1	placebo
1.97	1	placebo
1.98	1	placebo
1.98	1	placebo
2.07	1	placebo
2.07	1	placebo
2.07	1	placebo
2.07	1	placebo
2.07	1	placebo
2.07	1	placebo
2.07	1	placebo
2.07	1	placebo
2.07	1	placebo
2.07	1	placebo
2.07	1	placebo
2.07	1	placebo
2.2	1	placebo
2.2	1	placebo
2.2	1	placebo
2.2	1	placebo
2.2	1	placebo
2.2	1	placebo
2.2	1	placebo
2.2	1	placebo
2.2	1	placebo
2.24	1	placebo
2.29	1	placebo
2.35	1	placebo
2.41	1	placebo
2.47	1	placebo
2.47	1	placebo
2.91	1	placebo
2.91	1	placebo
2.91	1	placebo
2.91	1	placebo
2.91	1	placebo
2.91	1	placebo
3.29	1	placebo
3.4	1	placebo
3.46	1	placebo
3.5	1	placebo
3.53	1	placebo
3.56	1	placebo
3.59	1	placebo
3.62	1	placebo
3.65	1	placebo
3.67	1	placebo
3.69	1	placebo
3.69	1	placebo
3.71	1	placebo
3.74	1	placebo
3.75	1	placebo
3.76	1	placebo
3.78	1	placebo
3.78	1	placebo
3.78	1	placebo
3.78	1	placebo
3.78	1	placebo
3.78	1	placebo
3.78	1	placebo
3.78	1	placebo
3.78	1	placebo
3.78	1	placebo
3.79	1	placebo
3.8	1	placebo
3.81	1	placebo
3.82	1	placebo
3.84	1	placebo
3.85	1	placebo
3.86	1	placebo
3.87	1	placebo
3.87	1	placebo
3.88	1	placebo
3.89	1	placebo
3.91	1	placebo
3.92	1	placebo
3.92	1	placebo
3.93	1	placebo
4.4	1	placebo
4.4	1	placebo
4.4	1	placebo
4.4	1	placebo
4.4	1	placebo
4.4	1	placebo
4.4	1	placebo
4.4	1	placebo
4.4	1	placebo
4.48	1	placebo
4.61	1	placebo
4.71	1	placebo
4.71	1	placebo
4.71	1	placebo
4.74	1	placebo
4.78	1	placebo
4.81	1	placebo
4.85	1	placebo
4.95	1	placebo
4.99	1	placebo
5.21	1	placebo
5.26	1	placebo
5.28	1	placebo
5.3	1	placebo
5.32	1	placebo
5.36	1	placebo
5.41	1	placebo
5.48	1	placebo
5.48	1	placebo
5.58	1	placebo
5.61	1	placebo
5.63	1	placebo
5.63	1	placebo
5.71	1	placebo
5.71	1	placebo
5.71	1	placebo
5.76	1	placebo
5.76	1	placebo
5.76	1	placebo
5.76	1	placebo
5.76	1	placebo
5.76	1	placebo
5.76	1	placebo
5.76	1	placebo
5.76	1	placebo
6.02	1	placebo
6.02	1	placebo
6.02	1	placebo
6.02	1	placebo
6.02	1	placebo
6.19	1	placebo
6.33	1	placebo
6.44	1	placebo
6.57	1	placebo
6.6	1	placebo
6.81	1	placebo
6.91	1	placebo
7	1	placebo
7.03	1	placebo
7.05	1	placebo
7.08	1	placebo
7.2	1	placebo
7.42	1	placebo
7.5	1	placebo
7.59	1	placebo
7.78	1	placebo
8.27	1	placebo
8.27	1	placebo
8.27	1	placebo
8.27	1	placebo
8.27	1	placebo
8.27	1	placebo
8.31	1	placebo
8.33	1	placebo
8.35	1	placebo
8.45	1	placebo
8.45	1	placebo
8.45	1	placebo
8.45	1	placebo
8.45	1	placebo
8.45	1	placebo
8.53	1	placebo
8.53	1	placebo
8.53	1	placebo
8.53	1	placebo
8.53	1	placebo
8.53	1	placebo
8.77	1	placebo
8.77	1	placebo
8.77	1	placebo
8.98	1	placebo
8.98	1	placebo
9.15	1	placebo
9.24	1	placebo
9.24	1	placebo
9.36	1	placebo
9.42	1	placebo
9.51	1	placebo
9.71	1	placebo
9.81	1	placebo
10.1	1	placebo
10.1	1	placebo
10.1	1	placebo
10.4	1	placebo
10.5	1	placebo
11.1	1	placebo
11.1	1	placebo
11.1	1	placebo
11.1	1	placebo
11.2	1	placebo
11.3	1	placebo
11.3	1	placebo
11.4	1	placebo
11.5	1	placebo
12.1	1	placebo
12.3	1	placebo
13.2	1	placebo
13.5	1	placebo
13.9	1	placebo
13.9	1	placebo
13.9	1	placebo
14	1	placebo
14.3	1	placebo
14.6	1	placebo
14.6	1	placebo
15.3	1	placebo
15.6	1	placebo
16	1	placebo
16.6	1	placebo
16.8	1	placebo
16.9	1	placebo
17.3	1	placebo
19.5	1	placebo
20.6	1	placebo
21.2	1	placebo
21.4	1	placebo
22	1	placebo
23	1	placebo
0.15135	0	placebo
0.15135	0	placebo
0.3135	0	placebo
0.49	0	placebo
0.49	0	placebo
0.6195	0	placebo
0.699	0	placebo
0.809	0	placebo
0.9215	0	placebo
0.9995	0	placebo
1.11	0	placebo
1.21	0	placebo
1.315	0	placebo
1.4	0	placebo
1.505	0	placebo
1.61	0	placebo
1.715	0	placebo
1.815	0	placebo
1.91	0	placebo
2.025	0	placebo
2.105	0	placebo
2.21	0	placebo
2.32	0	placebo
2.42	0	placebo
2.695	0	placebo
2.695	0	placebo
2.695	0	placebo
2.695	0	placebo
2.925	0	placebo
3.115	0	placebo
3.155	0	placebo
3.24	0	placebo
3.325	0	placebo
3.39	0	placebo
3.45	0	placebo
3.545	0	placebo
3.6	0	placebo
3.68	0	placebo
3.755	0	placebo
3.825	0	placebo
3.895	0	placebo
4.175	0	placebo
4.175	0	placebo
4.175	0	placebo
4.175	0	placebo
4.175	0	placebo
4.175	0	placebo
4.41	0	placebo
4.5	0	placebo
4.55	0	placebo
4.62	0	placebo
4.68	0	placebo
4.77	0	placebo
4.845	0	placebo
4.92	0	placebo
5	0	placebo
5.075	0	placebo
5.165	0	placebo
5.215	0	placebo
5.285	0	placebo
5.37	0	placebo
5.445	0	placebo
5.53	0	placebo
5.595	0	placebo
5.67	0	placebo
5.735	0	placebo
5.82	0	placebo
5.82	0	placebo
5.975	0	placebo
6.205	0	placebo
6.375	0	placebo
6.585	0	placebo
6.77	0	placebo
6.94	0	placebo
7.13	0	placebo
7.3	0	placebo
7.49	0	placebo
7.665	0	placebo
7.875	0	placebo
8.09	0	placebo
8.09	0	placebo
8.4	0	placebo
8.59	0	placebo
8.83	0	placebo
8.935	0	placebo
9.45	0	placebo
9.745	0	placebo
9.965	0	placebo
10.3	0	placebo
10.65	0	placebo
10.9	0	placebo
11.25	0	placebo
11.55	0	placebo
11.85	0	placebo
12.65	0	placebo
13.25	0	placebo
13.75	0	placebo
14.45	0	placebo
15.5	0	placebo
15.85	0	placebo
16.35	0	placebo
16.75	0	placebo
17.15	0	placebo
17.55	0	placebo
18.45	0	placebo
18.95	0	placebo
19.3	0	placebo
19.95	0	placebo
20.35	0	placebo
21.75	0	placebo
22.45	0	placebo
23.25	0	placebo
24.25	0	placebo
24.55	0	placebo
