## Supplementary data files for "Cancer patient survival can be accurately parameterized, revealing time-dependent therapeutic effects and doubling the precision of small trials": ENSURE_2A.csv

Time	Event	Arm
0.611	1	erlotinib
1.35	1	erlotinib
1.47	1	erlotinib
1.47	1	erlotinib
1.51	1	erlotinib
1.53	1	erlotinib
1.63	1	erlotinib
2.87	1	erlotinib
3.41	1	erlotinib
3.54	1	erlotinib
3.97	1	erlotinib
4.06	1	erlotinib
4.18	1	erlotinib
4.25	1	erlotinib
5.47	1	erlotinib
5.54	1	erlotinib
5.61	1	erlotinib
5.61	1	erlotinib
5.62	1	erlotinib
5.63	1	erlotinib
5.7	1	erlotinib
6.22	1	erlotinib
7.46	1	erlotinib
7.82	1	erlotinib
8.08	1	erlotinib
8.27	1	erlotinib
8.29	1	erlotinib
8.35	1	erlotinib
8.37	1	erlotinib
8.61	1	erlotinib
8.68	1	erlotinib
11	1	erlotinib
11.1	1	erlotinib
11.1	1	erlotinib
11.3	1	erlotinib
0.14	0	erlotinib
0.27	0	erlotinib
0.399	0	erlotinib
0.529	0	erlotinib
0.659	0	erlotinib
0.805	0	erlotinib
0.935	0	erlotinib
1.065	0	erlotinib
1.195	0	erlotinib
1.33	0	erlotinib
1.44	0	erlotinib
1.59	0	erlotinib
1.73	0	erlotinib
1.86	0	erlotinib
2.17	0	erlotinib
2.345	0	erlotinib
2.51	0	erlotinib
2.68	0	erlotinib
2.835	0	erlotinib
3.03	0	erlotinib
3.19	0	erlotinib
3.365	0	erlotinib
3.535	0	erlotinib
3.71	0	erlotinib
3.87	0	erlotinib
4.125	0	erlotinib
4.215	0	erlotinib
4.31	0	erlotinib
4.375	0	erlotinib
4.47	0	erlotinib
4.57	0	erlotinib
4.65	0	erlotinib
4.73	0	erlotinib
4.81	0	erlotinib
4.91	0	erlotinib
4.99	0	erlotinib
5.07	0	erlotinib
5.155	0	erlotinib
5.25	0	erlotinib
5.33	0	erlotinib
5.42	0	erlotinib
5.505	0	erlotinib
5.59	0	erlotinib
5.66	0	erlotinib
5.755	0	erlotinib
5.835	0	erlotinib
5.93	0	erlotinib
7.02	0	erlotinib
8.19	0	erlotinib
8.4	0	erlotinib
8.57	0	erlotinib
8.755	0	erlotinib
8.935	0	erlotinib
9.1	0	erlotinib
9.29	0	erlotinib
9.47	0	erlotinib
9.65	0	erlotinib
9.83	0	erlotinib
10.15	0	erlotinib
10.35	0	erlotinib
10.45	0	erlotinib
10.65	0	erlotinib
10.75	0	erlotinib
10.95	0	erlotinib
11.05	0	erlotinib
11.2	0	erlotinib
11.35	0	erlotinib
11.55	0	erlotinib
11.65	0	erlotinib
11.85	0	erlotinib
12.35	0	erlotinib
12.65	0	erlotinib
12.95	0	erlotinib
13.25	0	erlotinib
13.55	0	erlotinib
0.318	1	gp
0.387	1	gp
0.432	1	gp
0.542	1	gp
0.871	1	gp
1.32	1	gp
1.35	1	gp
1.43	1	gp
1.45	1	gp
1.5	1	gp
1.57	1	gp
1.64	1	gp
1.71	1	gp
1.79	1	gp
2.81	1	gp
2.95	1	gp
2.96	1	gp
3.07	1	gp
3.61	1	gp
3.81	1	gp
3.92	1	gp
4.12	1	gp
4.12	1	gp
4.15	1	gp
4.15	1	gp
4.18	1	gp
4.18	1	gp
4.18	1	gp
4.19	1	gp
4.19	1	gp
4.23	1	gp
4.24	1	gp
4.28	1	gp
4.33	1	gp
4.39	1	gp
4.56	1	gp
4.71	1	gp
4.82	1	gp
5.41	1	gp
5.45	1	gp
5.51	1	gp
5.52	1	gp
5.61	1	gp
5.62	1	gp
5.68	1	gp
5.69	1	gp
7.17	1	gp
7.19	1	gp
7.85	1	gp
8.17	1	gp
8.22	1	gp
8.3	1	gp
8.35	1	gp
8.35	1	gp
8.36	1	gp
8.36	1	gp
8.38	1	gp
8.39	1	gp
8.4	1	gp
8.47	1	gp
8.52	1	gp
8.54	1	gp
10.9	1	gp
11	1	gp
11.3	1	gp
11.8	1	gp
0.11475	0	gp
0.2305	0	gp
0.2875	0	gp
0.42	0	gp
0.5215	0	gp
0.627	0	gp
0.74	0	gp
0.8295	0	gp
0.951	0	gp
1.05	0	gp
1.16	0	gp
1.27	0	gp
1.36	0	gp
1.47	0	gp
1.585	0	gp
1.69	0	gp
1.785	0	gp
1.89	0	gp
2.15	0	gp
2.28	0	gp
2.43	0	gp
2.575	0	gp
2.72	0	gp
2.85	0	gp
3	0	gp
3.14	0	gp
3.29	0	gp
3.42	0	gp
3.58	0	gp
3.71	0	gp
3.855	0	gp
4.335	0	gp
4.675	0	gp
5.01	0	gp
5.335	0	gp
5.675	0	gp
8.665	0	gp
9.33	0	gp
10.65	0	gp
11.35	0	gp
12.95	0	gp
