## Supplementary data files for "Cancer patient survival can be accurately parameterized, revealing time-dependent therapeutic effects and doubling the precision of small trials": ENSURE_3A.csv

Time	Event	Arm
3.28	1	erlotinib
3.5	1	erlotinib
4.49	1	erlotinib
4.73	1	erlotinib
5.3	1	erlotinib
5.7	1	erlotinib
6.29	1	erlotinib
7.14	1	erlotinib
7.3	1	erlotinib
7.94	1	erlotinib
7.94	1	erlotinib
8.45	1	erlotinib
9.62	1	erlotinib
10.1	1	erlotinib
10.4	1	erlotinib
10.4	1	erlotinib
11.4	1	erlotinib
11.6	1	erlotinib
12	1	erlotinib
12.2	1	erlotinib
12.3	1	erlotinib
12.4	1	erlotinib
12.6	1	erlotinib
12.8	1	erlotinib
13	1	erlotinib
13.6	1	erlotinib
14	1	erlotinib
14.8	1	erlotinib
14.9	1	erlotinib
15.5	1	erlotinib
16.3	1	erlotinib
16.8	1	erlotinib
16.9	1	erlotinib
17.7	1	erlotinib
17.8	1	erlotinib
17.9	1	erlotinib
17.9	1	erlotinib
18.1	1	erlotinib
18.6	1	erlotinib
18.8	1	erlotinib
20.1	1	erlotinib
21.1	1	erlotinib
21.3	1	erlotinib
22.7	1	erlotinib
22.9	1	erlotinib
23.6	1	erlotinib
23.7	1	erlotinib
24.7	1	erlotinib
25.3	1	erlotinib
25.8	1	erlotinib
26.4	1	erlotinib
26.7	1	erlotinib
26.8	1	erlotinib
28	1	erlotinib
28.6	1	erlotinib
28.7	1	erlotinib
33.7	1	erlotinib
3.01	0	erlotinib
13.95	0	erlotinib
15.9	0	erlotinib
18.35	0	erlotinib
18.75	0	erlotinib
19.15	0	erlotinib
19.45	0	erlotinib
19.9	0	erlotinib
20.25	0	erlotinib
20.65	0	erlotinib
21	0	erlotinib
21.35	0	erlotinib
21.75	0	erlotinib
22.15	0	erlotinib
22.5	0	erlotinib
22.85	0	erlotinib
23.25	0	erlotinib
23.65	0	erlotinib
24.3	0	erlotinib
24.65	0	erlotinib
24.95	0	erlotinib
25.2	0	erlotinib
25.55	0	erlotinib
25.85	0	erlotinib
26.25	0	erlotinib
26.55	0	erlotinib
26.85	0	erlotinib
27.15	0	erlotinib
27.45	0	erlotinib
27.75	0	erlotinib
28.15	0	erlotinib
28.45	0	erlotinib
28.75	0	erlotinib
29.05	0	erlotinib
29.35	0	erlotinib
29.65	0	erlotinib
30.35	0	erlotinib
30.75	0	erlotinib
31.05	0	erlotinib
31.45	0	erlotinib
31.75	0	erlotinib
32.15	0	erlotinib
32.45	0	erlotinib
32.85	0	erlotinib
33.15	0	erlotinib
33.55	0	erlotinib
33.85	0	erlotinib
34.25	0	erlotinib
34.55	0	erlotinib
34.95	0	erlotinib
35.25	0	erlotinib
35.65	0	erlotinib
36.1	0	erlotinib
0.102	1	gp
0.206	1	gp
0.387	1	gp
1.8	1	gp
4.04	1	gp
4.64	1	gp
4.78	1	gp
6.7	1	gp
7.3	1	gp
7.61	1	gp
8.65	1	gp
9.08	1	gp
9.09	1	gp
9.91	1	gp
10.6	1	gp
11.6	1	gp
11.7	1	gp
12.5	1	gp
14	1	gp
14.4	1	gp
15.1	1	gp
15.9	1	gp
16.8	1	gp
16.9	1	gp
17	1	gp
17.2	1	gp
18	1	gp
18.4	1	gp
18.7	1	gp
18.9	1	gp
19.2	1	gp
19.4	1	gp
19.7	1	gp
19.9	1	gp
20.3	1	gp
20.4	1	gp
20.7	1	gp
21.6	1	gp
21.7	1	gp
21.9	1	gp
22.6	1	gp
23	1	gp
23.5	1	gp
24.1	1	gp
24.6	1	gp
25.5	1	gp
25.5	1	gp
25.6	1	gp
26.9	1	gp
27.2	1	gp
27.3	1	gp
27.3	1	gp
27.4	1	gp
28.5	1	gp
28.7	1	gp
29	1	gp
29.7	1	gp
0.6055	0	gp
1.21	0	gp
1.805	0	gp
2.4	0	gp
3.01	0	gp
3.615	0	gp
4.2	0	gp
4.815	0	gp
5.41	0	gp
9.015	0	gp
14.95	0	gp
18.45	0	gp
18.95	0	gp
19.45	0	gp
19.95	0	gp
20.45	0	gp
20.95	0	gp
21.45	0	gp
21.95	0	gp
22.45	0	gp
22.95	0	gp
23.45	0	gp
24.35	0	gp
24.75	0	gp
25.05	0	gp
25.45	0	gp
25.75	0	gp
26.15	0	gp
26.45	0	gp
26.85	0	gp
27.15	0	gp
27.55	0	gp
27.85	0	gp
28.25	0	gp
28.55	0	gp
28.95	0	gp
29.25	0	gp
29.65	0	gp
30.35	0	gp
30.75	0	gp
31.15	0	gp
31.55	0	gp
31.95	0	gp
32.35	0	gp
32.65	0	gp
33.05	0	gp
33.45	0	gp
33.85	0	gp
34.25	0	gp
34.65	0	gp
