## Supplementary data files for "Cancer patient survival can be accurately parameterized, revealing time-dependent therapeutic effects and doubling the precision of small trials": Eribulin_2A.csv

Time	Event	Arm
0.95	1	eribulin
0.95	1	eribulin
0.95	1	eribulin
0.95	1	eribulin
0.95	1	eribulin
1.22	1	eribulin
1.22	1	eribulin
1.22	1	eribulin
1.63	1	eribulin
1.76	1	eribulin
1.76	1	eribulin
1.76	1	eribulin
1.76	1	eribulin
1.76	1	eribulin
2.17	1	eribulin
2.17	1	eribulin
2.17	1	eribulin
2.17	1	eribulin
2.44	1	eribulin
2.44	1	eribulin
2.65	1	eribulin
2.65	1	eribulin
2.65	1	eribulin
2.78	1	eribulin
2.78	1	eribulin
2.99	1	eribulin
2.99	1	eribulin
3.12	1	eribulin
3.12	1	eribulin
3.12	1	eribulin
3.24	1	eribulin
3.28	1	eribulin
3.39	1	eribulin
3.46	1	eribulin
3.48	1	eribulin
3.59	1	eribulin
3.72	1	eribulin
3.83	1	eribulin
3.95	1	eribulin
4.02	1	eribulin
4.13	1	eribulin
4.16	1	eribulin
4.23	1	eribulin
4.29	1	eribulin
4.35	1	eribulin
4.38	1	eribulin
4.4	1	eribulin
4.42	1	eribulin
4.45	1	eribulin
4.49	1	eribulin
4.51	1	eribulin
4.56	1	eribulin
4.62	1	eribulin
4.63	1	eribulin
4.72	1	eribulin
4.81	1	eribulin
5.09	1	eribulin
5.09	1	eribulin
5.29	1	eribulin
5.29	1	eribulin
5.29	1	eribulin
5.36	1	eribulin
5.36	1	eribulin
5.36	1	eribulin
5.5	1	eribulin
5.5	1	eribulin
5.5	1	eribulin
5.56	1	eribulin
5.56	1	eribulin
5.57	1	eribulin
5.73	1	eribulin
5.73	1	eribulin
5.78	1	eribulin
5.8	1	eribulin
5.87	1	eribulin
5.92	1	eribulin
5.95	1	eribulin
5.98	1	eribulin
5.99	1	eribulin
6.01	1	eribulin
6.1	1	eribulin
6.1	1	eribulin
6.14	1	eribulin
6.21	1	eribulin
6.23	1	eribulin
6.28	1	eribulin
6.33	1	eribulin
6.36	1	eribulin
6.39	1	eribulin
6.43	1	eribulin
6.49	1	eribulin
6.49	1	eribulin
6.57	1	eribulin
6.63	1	eribulin
6.65	1	eribulin
6.71	1	eribulin
6.79	1	eribulin
6.83	1	eribulin
6.88	1	eribulin
6.91	1	eribulin
6.96	1	eribulin
7.05	1	eribulin
7.08	1	eribulin
7.14	1	eribulin
7.18	1	eribulin
7.24	1	eribulin
7.32	1	eribulin
7.4	1	eribulin
7.46	1	eribulin
7.52	1	eribulin
7.57	1	eribulin
7.61	1	eribulin
7.63	1	eribulin
7.68	1	eribulin
7.7	1	eribulin
7.73	1	eribulin
7.77	1	eribulin
7.84	1	eribulin
7.86	1	eribulin
8.01	1	eribulin
8.28	1	eribulin
8.28	1	eribulin
8.28	1	eribulin
8.28	1	eribulin
8.42	1	eribulin
8.62	1	eribulin
8.71	1	eribulin
8.71	1	eribulin
8.71	1	eribulin
8.88	1	eribulin
8.88	1	eribulin
8.88	1	eribulin
8.92	1	eribulin
8.95	1	eribulin
8.98	1	eribulin
9.01	1	eribulin
9.03	1	eribulin
9.06	1	eribulin
9.1	1	eribulin
9.13	1	eribulin
9.17	1	eribulin
9.2	1	eribulin
9.24	1	eribulin
9.27	1	eribulin
9.31	1	eribulin
9.36	1	eribulin
9.4	1	eribulin
9.45	1	eribulin
9.5	1	eribulin
9.58	1	eribulin
9.58	1	eribulin
9.64	1	eribulin
9.69	1	eribulin
9.98	1	eribulin
9.98	1	eribulin
9.98	1	eribulin
9.98	1	eribulin
9.98	1	eribulin
10.1	1	eribulin
10.1	1	eribulin
10.1	1	eribulin
10.1	1	eribulin
10.3	1	eribulin
10.3	1	eribulin
10.3	1	eribulin
10.3	1	eribulin
10.3	1	eribulin
10.3	1	eribulin
10.4	1	eribulin
10.6	1	eribulin
10.6	1	eribulin
10.7	1	eribulin
10.8	1	eribulin
10.9	1	eribulin
10.9	1	eribulin
11	1	eribulin
11.1	1	eribulin
11.1	1	eribulin
11.2	1	eribulin
11.3	1	eribulin
11.4	1	eribulin
11.4	1	eribulin
11.5	1	eribulin
11.5	1	eribulin
11.5	1	eribulin
11.6	1	eribulin
11.6	1	eribulin
11.7	1	eribulin
11.7	1	eribulin
11.8	1	eribulin
11.9	1	eribulin
12	1	eribulin
12.1	1	eribulin
12.2	1	eribulin
12.3	1	eribulin
12.4	1	eribulin
12.4	1	eribulin
12.5	1	eribulin
12.5	1	eribulin
12.6	1	eribulin
12.7	1	eribulin
12.9	1	eribulin
12.9	1	eribulin
12.9	1	eribulin
13	1	eribulin
13.1	1	eribulin
13.1	1	eribulin
13.1	1	eribulin
13.2	1	eribulin
13.3	1	eribulin
13.9	1	eribulin
13.9	1	eribulin
13.9	1	eribulin
13.9	1	eribulin
13.9	1	eribulin
13.9	1	eribulin
13.9	1	eribulin
14.1	1	eribulin
14.1	1	eribulin
14.1	1	eribulin
14.2	1	eribulin
14.2	1	eribulin
14.2	1	eribulin
14.3	1	eribulin
14.3	1	eribulin
14.3	1	eribulin
14.4	1	eribulin
14.4	1	eribulin
14.4	1	eribulin
14.4	1	eribulin
14.5	1	eribulin
14.5	1	eribulin
14.5	1	eribulin
14.5	1	eribulin
14.6	1	eribulin
14.6	1	eribulin
14.6	1	eribulin
14.6	1	eribulin
14.7	1	eribulin
14.8	1	eribulin
14.8	1	eribulin
14.9	1	eribulin
15	1	eribulin
15.1	1	eribulin
15.2	1	eribulin
15.2	1	eribulin
15.3	1	eribulin
15.4	1	eribulin
15.4	1	eribulin
15.5	1	eribulin
15.5	1	eribulin
15.6	1	eribulin
15.6	1	eribulin
15.7	1	eribulin
15.7	1	eribulin
15.8	1	eribulin
15.8	1	eribulin
15.8	1	eribulin
15.9	1	eribulin
15.9	1	eribulin
15.9	1	eribulin
15.9	1	eribulin
15.9	1	eribulin
16	1	eribulin
16	1	eribulin
16	1	eribulin
16	1	eribulin
16	1	eribulin
16.1	1	eribulin
16.1	1	eribulin
16.2	1	eribulin
16.2	1	eribulin
16.3	1	eribulin
16.4	1	eribulin
16.5	1	eribulin
16.6	1	eribulin
16.7	1	eribulin
16.8	1	eribulin
17	1	eribulin
17.1	1	eribulin
17.2	1	eribulin
17.3	1	eribulin
17.4	1	eribulin
17.5	1	eribulin
17.5	1	eribulin
17.6	1	eribulin
17.6	1	eribulin
17.7	1	eribulin
17.7	1	eribulin
17.7	1	eribulin
17.8	1	eribulin
17.8	1	eribulin
18.1	1	eribulin
18.1	1	eribulin
18.1	1	eribulin
18.1	1	eribulin
18.1	1	eribulin
18.1	1	eribulin
18.5	1	eribulin
18.5	1	eribulin
18.5	1	eribulin
18.5	1	eribulin
18.5	1	eribulin
18.6	1	eribulin
18.6	1	eribulin
18.7	1	eribulin
18.8	1	eribulin
18.8	1	eribulin
18.9	1	eribulin
19	1	eribulin
19	1	eribulin
19.1	1	eribulin
19.2	1	eribulin
19.4	1	eribulin
19.5	1	eribulin
19.5	1	eribulin
19.8	1	eribulin
19.8	1	eribulin
20	1	eribulin
20.1	1	eribulin
20.1	1	eribulin
20.2	1	eribulin
20.3	1	eribulin
20.4	1	eribulin
20.5	1	eribulin
20.5	1	eribulin
20.6	1	eribulin
20.8	1	eribulin
20.8	1	eribulin
20.8	1	eribulin
20.8	1	eribulin
21.1	1	eribulin
21.3	1	eribulin
21.3	1	eribulin
21.3	1	eribulin
21.5	1	eribulin
21.5	1	eribulin
21.8	1	eribulin
21.8	1	eribulin
21.9	1	eribulin
22	1	eribulin
22.2	1	eribulin
22.2	1	eribulin
22.3	1	eribulin
23.1	1	eribulin
23.1	1	eribulin
23.1	1	eribulin
23.1	1	eribulin
23.2	1	eribulin
23.2	1	eribulin
23.2	1	eribulin
23.7	1	eribulin
23.7	1	eribulin
23.7	1	eribulin
23.8	1	eribulin
23.8	1	eribulin
23.8	1	eribulin
24	1	eribulin
24	1	eribulin
24.2	1	eribulin
24.3	1	eribulin
24.4	1	eribulin
24.5	1	eribulin
24.7	1	eribulin
24.8	1	eribulin
24.9	1	eribulin
25.1	1	eribulin
25.1	1	eribulin
25.2	1	eribulin
25.3	1	eribulin
25.4	1	eribulin
25.4	1	eribulin
25.5	1	eribulin
25.5	1	eribulin
25.7	1	eribulin
25.7	1	eribulin
25.8	1	eribulin
26	1	eribulin
26	1	eribulin
26.3	1	eribulin
26.3	1	eribulin
26.5	1	eribulin
26.7	1	eribulin
27.1	1	eribulin
27.1	1	eribulin
27.1	1	eribulin
27.3	1	eribulin
27.4	1	eribulin
27.6	1	eribulin
27.6	1	eribulin
27.6	1	eribulin
27.7	1	eribulin
27.7	1	eribulin
27.8	1	eribulin
27.9	1	eribulin
28	1	eribulin
28.3	1	eribulin
28.6	1	eribulin
28.8	1	eribulin
28.9	1	eribulin
29	1	eribulin
29.1	1	eribulin
29.2	1	eribulin
29.4	1	eribulin
29.4	1	eribulin
29.4	1	eribulin
29.4	1	eribulin
31.3	1	eribulin
31.3	1	eribulin
31.3	1	eribulin
31.6	1	eribulin
31.6	1	eribulin
31.6	1	eribulin
31.6	1	eribulin
32.3	1	eribulin
33	1	eribulin
33	1	eribulin
33	1	eribulin
33.3	1	eribulin
33.3	1	eribulin
33.3	1	eribulin
33.3	1	eribulin
33.5	1	eribulin
34.2	1	eribulin
34.2	1	eribulin
35	1	eribulin
35	1	eribulin
36.2	1	eribulin
36.2	1	eribulin
36.2	1	eribulin
36.4	1	eribulin
36.4	1	eribulin
37.2	1	eribulin
37.5	1	eribulin
37.5	1	eribulin
41.5	1	eribulin
44.3	1	eribulin
44.9	1	eribulin
45.6	1	eribulin
0.509	0	eribulin
0.8145	0	eribulin
1.085	0	eribulin
1.53	0	eribulin
1.9	0	eribulin
2.305	0	eribulin
2.545	0	eribulin
2.885	0	eribulin
3.26	0	eribulin
3.64	0	eribulin
5.325	0	eribulin
6.675	0	eribulin
9.345	0	eribulin
10.65	0	eribulin
12.35	0	eribulin
12.8	0	eribulin
13.15	0	eribulin
13.6	0	eribulin
14	0	eribulin
14.35	0	eribulin
14.75	0	eribulin
15.15	0	eribulin
15.55	0	eribulin
17.35	0	eribulin
18.65	0	eribulin
25.9	0	eribulin
28.25	0	eribulin
28.5	0	eribulin
28.75	0	eribulin
29.05	0	eribulin
29.25	0	eribulin
29.55	0	eribulin
29.75	0	eribulin
30.05	0	eribulin
30.35	0	eribulin
30.55	0	eribulin
30.85	0	eribulin
31.05	0	eribulin
31.35	0	eribulin
31.55	0	eribulin
31.85	0	eribulin
32.2	0	eribulin
32.4	0	eribulin
32.4	0	eribulin
32.55	0	eribulin
32.7	0	eribulin
32.7	0	eribulin
32.9	0	eribulin
32.9	0	eribulin
33.1	0	eribulin
33.25	0	eribulin
33.4	0	eribulin
33.4	0	eribulin
33.55	0	eribulin
33.65	0	eribulin
33.75	0	eribulin
33.85	0	eribulin
34.05	0	eribulin
34.05	0	eribulin
34.25	0	eribulin
34.35	0	eribulin
34.45	0	eribulin
34.55	0	eribulin
34.65	0	eribulin
34.75	0	eribulin
34.9	0	eribulin
34.9	0	eribulin
35.1	0	eribulin
35.25	0	eribulin
35.4	0	eribulin
35.4	0	eribulin
35.55	0	eribulin
35.7	0	eribulin
35.7	0	eribulin
35.9	0	eribulin
36.35	0	eribulin
36.8	0	eribulin
36.8	0	eribulin
37.25	0	eribulin
37.65	0	eribulin
37.85	0	eribulin
38.15	0	eribulin
38.45	0	eribulin
38.75	0	eribulin
39.05	0	eribulin
39.35	0	eribulin
39.65	0	eribulin
40.35	0	eribulin
40.75	0	eribulin
41.15	0	eribulin
41.55	0	eribulin
41.95	0	eribulin
42.35	0	eribulin
42.75	0	eribulin
43.15	0	eribulin
43.55	0	eribulin
44.7	0	eribulin
45.15	0	eribulin
45.75	0	eribulin
46.25	0	eribulin
46.85	0	eribulin
47.45	0	eribulin
48.55	0	eribulin
49.15	0	eribulin
49.75	0	eribulin
50.25	0	eribulin
50.85	0	eribulin
51.45	0	eribulin
52.65	0	eribulin
53.35	0	eribulin
53.95	0	eribulin
54.65	0	eribulin
55.35	0	eribulin
56.45	0	eribulin
56.95	0	eribulin
0.271	1	capecitabine
0.747	1	capecitabine
0.747	1	capecitabine
1.02	1	capecitabine
1.02	1	capecitabine
1.02	1	capecitabine
1.02	1	capecitabine
1.36	1	capecitabine
1.36	1	capecitabine
1.36	1	capecitabine
1.43	1	capecitabine
1.43	1	capecitabine
1.43	1	capecitabine
1.43	1	capecitabine
1.43	1	capecitabine
1.9	1	capecitabine
1.9	1	capecitabine
1.9	1	capecitabine
1.9	1	capecitabine
1.9	1	capecitabine
2.04	1	capecitabine
2.04	1	capecitabine
2.04	1	capecitabine
2.17	1	capecitabine
2.17	1	capecitabine
2.17	1	capecitabine
2.24	1	capecitabine
2.24	1	capecitabine
2.24	1	capecitabine
2.39	1	capecitabine
2.39	1	capecitabine
2.39	1	capecitabine
2.39	1	capecitabine
2.39	1	capecitabine
2.4	1	capecitabine
2.44	1	capecitabine
2.44	1	capecitabine
2.45	1	capecitabine
2.47	1	capecitabine
2.5	1	capecitabine
2.56	1	capecitabine
2.64	1	capecitabine
2.68	1	capecitabine
2.74	1	capecitabine
2.77	1	capecitabine
2.84	1	capecitabine
2.88	1	capecitabine
2.94	1	capecitabine
2.98	1	capecitabine
3.01	1	capecitabine
3.07	1	capecitabine
3.09	1	capecitabine
3.13	1	capecitabine
3.17	1	capecitabine
3.22	1	capecitabine
3.26	1	capecitabine
3.3	1	capecitabine
3.32	1	capecitabine
3.33	1	capecitabine
3.37	1	capecitabine
3.4	1	capecitabine
3.45	1	capecitabine
3.5	1	capecitabine
3.61	1	capecitabine
3.61	1	capecitabine
3.65	1	capecitabine
3.72	1	capecitabine
3.77	1	capecitabine
3.83	1	capecitabine
3.86	1	capecitabine
3.96	1	capecitabine
3.99	1	capecitabine
4.02	1	capecitabine
4.07	1	capecitabine
4.12	1	capecitabine
4.19	1	capecitabine
4.22	1	capecitabine
4.26	1	capecitabine
4.31	1	capecitabine
4.33	1	capecitabine
4.37	1	capecitabine
4.42	1	capecitabine
4.49	1	capecitabine
4.54	1	capecitabine
4.61	1	capecitabine
4.65	1	capecitabine
4.68	1	capecitabine
4.75	1	capecitabine
4.8	1	capecitabine
4.86	1	capecitabine
4.93	1	capecitabine
5.05	1	capecitabine
5.36	1	capecitabine
5.36	1	capecitabine
5.36	1	capecitabine
5.36	1	capecitabine
5.36	1	capecitabine
5.63	1	capecitabine
5.63	1	capecitabine
5.9	1	capecitabine
5.9	1	capecitabine
5.9	1	capecitabine
5.9	1	capecitabine
5.9	1	capecitabine
5.9	1	capecitabine
5.9	1	capecitabine
5.9	1	capecitabine
5.9	1	capecitabine
5.9	1	capecitabine
6.08	1	capecitabine
6.09	1	capecitabine
6.1	1	capecitabine
6.11	1	capecitabine
6.14	1	capecitabine
6.17	1	capecitabine
6.2	1	capecitabine
6.24	1	capecitabine
6.28	1	capecitabine
6.33	1	capecitabine
6.37	1	capecitabine
6.4	1	capecitabine
6.45	1	capecitabine
6.51	1	capecitabine
6.55	1	capecitabine
6.66	1	capecitabine
6.7	1	capecitabine
6.77	1	capecitabine
6.85	1	capecitabine
6.93	1	capecitabine
6.99	1	capecitabine
7.03	1	capecitabine
7.12	1	capecitabine
7.16	1	capecitabine
7.22	1	capecitabine
7.28	1	capecitabine
7.33	1	capecitabine
7.41	1	capecitabine
7.49	1	capecitabine
7.54	1	capecitabine
7.62	1	capecitabine
7.69	1	capecitabine
7.75	1	capecitabine
7.83	1	capecitabine
7.89	1	capecitabine
7.97	1	capecitabine
8.01	1	capecitabine
8.04	1	capecitabine
8.1	1	capecitabine
8.18	1	capecitabine
8.23	1	capecitabine
8.27	1	capecitabine
8.31	1	capecitabine
8.35	1	capecitabine
8.37	1	capecitabine
8.4	1	capecitabine
8.56	1	capecitabine
8.56	1	capecitabine
8.56	1	capecitabine
8.56	1	capecitabine
10.3	1	capecitabine
10.3	1	capecitabine
10.3	1	capecitabine
10.3	1	capecitabine
10.3	1	capecitabine
10.3	1	capecitabine
10.3	1	capecitabine
10.3	1	capecitabine
10.3	1	capecitabine
10.3	1	capecitabine
10.3	1	capecitabine
10.3	1	capecitabine
10.3	1	capecitabine
10.3	1	capecitabine
10.3	1	capecitabine
10.3	1	capecitabine
10.3	1	capecitabine
10.3	1	capecitabine
10.3	1	capecitabine
10.3	1	capecitabine
10.3	1	capecitabine
10.3	1	capecitabine
10.3	1	capecitabine
10.3	1	capecitabine
10.3	1	capecitabine
10.3	1	capecitabine
10.3	1	capecitabine
10.3	1	capecitabine
10.3	1	capecitabine
10.3	1	capecitabine
10.4	1	capecitabine
10.4	1	capecitabine
10.4	1	capecitabine
10.6	1	capecitabine
10.8	1	capecitabine
10.8	1	capecitabine
10.8	1	capecitabine
10.8	1	capecitabine
10.8	1	capecitabine
10.8	1	capecitabine
10.8	1	capecitabine
10.8	1	capecitabine
10.9	1	capecitabine
10.9	1	capecitabine
11.1	1	capecitabine
11.2	1	capecitabine
11.2	1	capecitabine
11.3	1	capecitabine
11.4	1	capecitabine
11.4	1	capecitabine
11.4	1	capecitabine
11.5	1	capecitabine
11.6	1	capecitabine
11.6	1	capecitabine
11.6	1	capecitabine
11.7	1	capecitabine
11.8	1	capecitabine
11.8	1	capecitabine
11.9	1	capecitabine
11.9	1	capecitabine
11.9	1	capecitabine
12	1	capecitabine
12	1	capecitabine
12	1	capecitabine
12.1	1	capecitabine
12.2	1	capecitabine
12.2	1	capecitabine
12.2	1	capecitabine
12.3	1	capecitabine
12.4	1	capecitabine
12.4	1	capecitabine
12.5	1	capecitabine
12.6	1	capecitabine
12.7	1	capecitabine
12.7	1	capecitabine
12.8	1	capecitabine
12.9	1	capecitabine
13	1	capecitabine
13	1	capecitabine
13.1	1	capecitabine
13.1	1	capecitabine
13.2	1	capecitabine
13.2	1	capecitabine
13.3	1	capecitabine
13.3	1	capecitabine
13.4	1	capecitabine
13.4	1	capecitabine
13.5	1	capecitabine
13.6	1	capecitabine
13.6	1	capecitabine
13.7	1	capecitabine
13.8	1	capecitabine
13.9	1	capecitabine
13.9	1	capecitabine
14	1	capecitabine
14.1	1	capecitabine
14.2	1	capecitabine
14.2	1	capecitabine
14.3	1	capecitabine
14.3	1	capecitabine
14.4	1	capecitabine
14.4	1	capecitabine
14.4	1	capecitabine
14.4	1	capecitabine
14.5	1	capecitabine
14.5	1	capecitabine
14.5	1	capecitabine
14.6	1	capecitabine
14.7	1	capecitabine
14.9	1	capecitabine
15.5	1	capecitabine
15.5	1	capecitabine
15.5	1	capecitabine
15.5	1	capecitabine
15.5	1	capecitabine
15.5	1	capecitabine
15.5	1	capecitabine
15.5	1	capecitabine
15.5	1	capecitabine
15.6	1	capecitabine
15.6	1	capecitabine
15.7	1	capecitabine
15.7	1	capecitabine
15.8	1	capecitabine
15.8	1	capecitabine
15.9	1	capecitabine
16	1	capecitabine
16	1	capecitabine
16.1	1	capecitabine
16.1	1	capecitabine
16.2	1	capecitabine
16.2	1	capecitabine
16.3	1	capecitabine
16.4	1	capecitabine
16.4	1	capecitabine
16.5	1	capecitabine
16.6	1	capecitabine
16.6	1	capecitabine
16.7	1	capecitabine
16.7	1	capecitabine
16.8	1	capecitabine
16.9	1	capecitabine
16.9	1	capecitabine
16.9	1	capecitabine
17.6	1	capecitabine
17.6	1	capecitabine
17.6	1	capecitabine
17.6	1	capecitabine
17.6	1	capecitabine
17.6	1	capecitabine
17.6	1	capecitabine
17.6	1	capecitabine
17.6	1	capecitabine
17.6	1	capecitabine
17.8	1	capecitabine
18	1	capecitabine
18.1	1	capecitabine
18.3	1	capecitabine
18.4	1	capecitabine
18.5	1	capecitabine
18.6	1	capecitabine
18.7	1	capecitabine
18.9	1	capecitabine
18.9	1	capecitabine
18.9	1	capecitabine
19	1	capecitabine
19	1	capecitabine
19.1	1	capecitabine
19.1	1	capecitabine
19.2	1	capecitabine
19.2	1	capecitabine
19.3	1	capecitabine
19.4	1	capecitabine
19.5	1	capecitabine
19.6	1	capecitabine
19.8	1	capecitabine
19.9	1	capecitabine
20	1	capecitabine
20.2	1	capecitabine
20.3	1	capecitabine
20.7	1	capecitabine
20.9	1	capecitabine
21	1	capecitabine
21.1	1	capecitabine
21.1	1	capecitabine
21.2	1	capecitabine
21.4	1	capecitabine
21.4	1	capecitabine
21.5	1	capecitabine
21.6	1	capecitabine
21.6	1	capecitabine
21.9	1	capecitabine
21.9	1	capecitabine
21.9	1	capecitabine
22.4	1	capecitabine
22.4	1	capecitabine
22.4	1	capecitabine
22.7	1	capecitabine
22.8	1	capecitabine
22.9	1	capecitabine
23	1	capecitabine
23.1	1	capecitabine
23.2	1	capecitabine
23.3	1	capecitabine
23.4	1	capecitabine
23.5	1	capecitabine
23.7	1	capecitabine
23.8	1	capecitabine
23.9	1	capecitabine
24	1	capecitabine
24	1	capecitabine
24.1	1	capecitabine
24.1	1	capecitabine
24.3	1	capecitabine
24.5	1	capecitabine
24.5	1	capecitabine
24.7	1	capecitabine
25	1	capecitabine
25	1	capecitabine
25.1	1	capecitabine
25.2	1	capecitabine
25.3	1	capecitabine
25.3	1	capecitabine
25.5	1	capecitabine
25.6	1	capecitabine
25.7	1	capecitabine
25.8	1	capecitabine
25.9	1	capecitabine
26	1	capecitabine
26.1	1	capecitabine
26.1	1	capecitabine
26.3	1	capecitabine
26.3	1	capecitabine
26.6	1	capecitabine
26.7	1	capecitabine
26.8	1	capecitabine
26.9	1	capecitabine
27	1	capecitabine
27.2	1	capecitabine
27.4	1	capecitabine
27.5	1	capecitabine
27.6	1	capecitabine
27.7	1	capecitabine
28	1	capecitabine
28.2	1	capecitabine
28.5	1	capecitabine
28.6	1	capecitabine
28.6	1	capecitabine
29.3	1	capecitabine
29.3	1	capecitabine
29.3	1	capecitabine
29.3	1	capecitabine
29.3	1	capecitabine
29.3	1	capecitabine
30.9	1	capecitabine
30.9	1	capecitabine
30.9	1	capecitabine
30.9	1	capecitabine
30.9	1	capecitabine
30.9	1	capecitabine
31.4	1	capecitabine
31.4	1	capecitabine
31.5	1	capecitabine
31.7	1	capecitabine
31.7	1	capecitabine
32.6	1	capecitabine
32.6	1	capecitabine
32.6	1	capecitabine
33	1	capecitabine
33	1	capecitabine
33.7	1	capecitabine
33.7	1	capecitabine
33.7	1	capecitabine
34.6	1	capecitabine
34.6	1	capecitabine
35	1	capecitabine
35	1	capecitabine
35.3	1	capecitabine
35.3	1	capecitabine
35.3	1	capecitabine
35.6	1	capecitabine
36.5	1	capecitabine
37.3	1	capecitabine
37.3	1	capecitabine
37.5	1	capecitabine
39	1	capecitabine
39	1	capecitabine
39.4	1	capecitabine
39.4	1	capecitabine
42.3	1	capecitabine
43.8	1	capecitabine
45.7	1	capecitabine
46	1	capecitabine
46	1	capecitabine
0.509	0	capecitabine
0.509	0	capecitabine
1.19	0	capecitabine
1.53	0	capecitabine
1.765	0	capecitabine
2.205	0	capecitabine
2.545	0	capecitabine
2.93	0	capecitabine
3.29	0	capecitabine
3.67	0	capecitabine
5.205	0	capecitabine
6.68	0	capecitabine
8.49	0	capecitabine
9.43	0	capecitabine
9.43	0	capecitabine
9.43	0	capecitabine
9.43	0	capecitabine
10.7	0	capecitabine
11.15	0	capecitabine
11.55	0	capecitabine
13.95	0	capecitabine
17.95	0	capecitabine
20.95	0	capecitabine
22.15	0	capecitabine
22.95	0	capecitabine
28.25	0	capecitabine
28.45	0	capecitabine
28.65	0	capecitabine
29	0	capecitabine
29	0	capecitabine
29	0	capecitabine
29.4	0	capecitabine
29.65	0	capecitabine
29.95	0	capecitabine
30.5	0	capecitabine
30.5	0	capecitabine
30.5	0	capecitabine
30.5	0	capecitabine
31	0	capecitabine
31.25	0	capecitabine
31.25	0	capecitabine
31.6	0	capecitabine
31.85	0	capecitabine
32.35	0	capecitabine
32.35	0	capecitabine
32.35	0	capecitabine
32.8	0	capecitabine
32.8	0	capecitabine
32.8	0	capecitabine
33.1	0	capecitabine
33.35	0	capecitabine
33.35	0	capecitabine
33.6	0	capecitabine
33.85	0	capecitabine
33.85	0	capecitabine
34.1	0	capecitabine
34.4	0	capecitabine
34.4	0	capecitabine
34.8	0	capecitabine
34.8	0	capecitabine
34.8	0	capecitabine
35.15	0	capecitabine
35.45	0	capecitabine
35.45	0	capecitabine
35.8	0	capecitabine
35.8	0	capecitabine
36.25	0	capecitabine
37.1	0	capecitabine
37.4	0	capecitabine
37.75	0	capecitabine
38.25	0	capecitabine
38.75	0	capecitabine
39.45	0	capecitabine
40.45	0	capecitabine
40.95	0	capecitabine
41.45	0	capecitabine
42.05	0	capecitabine
42.35	0	capecitabine
42.9	0	capecitabine
43.55	0	capecitabine
44.05	0	capecitabine
45.55	0	capecitabine
46.75	0	capecitabine
48.35	0	capecitabine
48.75	0	capecitabine
49.05	0	capecitabine
49.45	0	capecitabine
49.85	0	capecitabine
50.15	0	capecitabine
50.55	0	capecitabine
50.95	0	capecitabine
51.25	0	capecitabine
51.65	0	capecitabine
53.95	0	capecitabine
56.55	0	capecitabine
