## Supplementary data files for "Cancer patient survival can be accurately parameterized, revealing time-dependent therapeutic effects and doubling the precision of small trials": Eribulin_2B.csv

Time	Event	Arm
0.736	1	eribulin
0.736	1	eribulin
0.736	1	eribulin
0.736	1	eribulin
0.901	1	eribulin
0.901	1	eribulin
0.901	1	eribulin
0.901	1	eribulin
1.03	1	eribulin
1.03	1	eribulin
1.03	1	eribulin
1.03	1	eribulin
1.16	1	eribulin
1.16	1	eribulin
1.16	1	eribulin
1.16	1	eribulin
1.46	1	eribulin
1.46	1	eribulin
1.46	1	eribulin
1.46	1	eribulin
1.46	1	eribulin
1.46	1	eribulin
1.46	1	eribulin
1.46	1	eribulin
1.46	1	eribulin
1.46	1	eribulin
1.46	1	eribulin
1.46	1	eribulin
1.46	1	eribulin
1.46	1	eribulin
1.46	1	eribulin
1.46	1	eribulin
1.46	1	eribulin
1.46	1	eribulin
1.46	1	eribulin
1.46	1	eribulin
1.46	1	eribulin
1.46	1	eribulin
1.46	1	eribulin
1.46	1	eribulin
1.46	1	eribulin
1.46	1	eribulin
1.46	1	eribulin
1.46	1	eribulin
1.46	1	eribulin
1.46	1	eribulin
1.46	1	eribulin
1.46	1	eribulin
1.46	1	eribulin
1.46	1	eribulin
1.46	1	eribulin
1.46	1	eribulin
1.46	1	eribulin
1.46	1	eribulin
1.46	1	eribulin
1.46	1	eribulin
1.46	1	eribulin
1.46	1	eribulin
1.46	1	eribulin
1.46	1	eribulin
1.46	1	eribulin
1.46	1	eribulin
1.46	1	eribulin
1.46	1	eribulin
1.46	1	eribulin
1.46	1	eribulin
1.46	1	eribulin
1.46	1	eribulin
1.46	1	eribulin
1.46	1	eribulin
1.46	1	eribulin
1.46	1	eribulin
1.46	1	eribulin
1.46	1	eribulin
1.46	1	eribulin
1.46	1	eribulin
1.46	1	eribulin
1.46	1	eribulin
1.46	1	eribulin
1.75	1	eribulin
1.75	1	eribulin
1.75	1	eribulin
1.75	1	eribulin
1.75	1	eribulin
1.75	1	eribulin
1.75	1	eribulin
1.75	1	eribulin
1.75	1	eribulin
1.75	1	eribulin
1.75	1	eribulin
1.75	1	eribulin
1.75	1	eribulin
1.75	1	eribulin
1.75	1	eribulin
1.75	1	eribulin
1.75	1	eribulin
1.88	1	eribulin
1.88	1	eribulin
1.88	1	eribulin
1.88	1	eribulin
1.88	1	eribulin
1.88	1	eribulin
1.88	1	eribulin
1.88	1	eribulin
1.88	1	eribulin
1.88	1	eribulin
1.88	1	eribulin
1.88	1	eribulin
1.88	1	eribulin
1.88	1	eribulin
1.98	1	eribulin
1.98	1	eribulin
1.98	1	eribulin
1.98	1	eribulin
1.98	1	eribulin
1.98	1	eribulin
1.98	1	eribulin
1.98	1	eribulin
1.98	1	eribulin
1.98	1	eribulin
1.98	1	eribulin
1.98	1	eribulin
1.98	1	eribulin
2.11	1	eribulin
2.11	1	eribulin
2.21	1	eribulin
2.21	1	eribulin
2.21	1	eribulin
2.21	1	eribulin
2.34	1	eribulin
2.34	1	eribulin
2.34	1	eribulin
2.46	1	eribulin
2.49	1	eribulin
2.81	1	eribulin
2.81	1	eribulin
2.81	1	eribulin
2.81	1	eribulin
2.81	1	eribulin
2.9	1	eribulin
2.9	1	eribulin
2.9	1	eribulin
2.9	1	eribulin
2.9	1	eribulin
2.9	1	eribulin
2.9	1	eribulin
2.9	1	eribulin
2.9	1	eribulin
2.9	1	eribulin
2.9	1	eribulin
2.9	1	eribulin
3	1	eribulin
3	1	eribulin
3	1	eribulin
3	1	eribulin
3	1	eribulin
3	1	eribulin
3.1	1	eribulin
3.1	1	eribulin
3.1	1	eribulin
3.1	1	eribulin
3.1	1	eribulin
3.1	1	eribulin
3.1	1	eribulin
3.16	1	eribulin
3.16	1	eribulin
3.16	1	eribulin
3.16	1	eribulin
3.16	1	eribulin
3.16	1	eribulin
3.16	1	eribulin
3.16	1	eribulin
3.16	1	eribulin
3.16	1	eribulin
3.16	1	eribulin
3.16	1	eribulin
3.16	1	eribulin
3.16	1	eribulin
3.16	1	eribulin
3.33	1	eribulin
3.33	1	eribulin
3.33	1	eribulin
3.33	1	eribulin
3.33	1	eribulin
3.33	1	eribulin
3.33	1	eribulin
3.33	1	eribulin
3.33	1	eribulin
3.33	1	eribulin
3.33	1	eribulin
3.33	1	eribulin
3.33	1	eribulin
3.33	1	eribulin
3.33	1	eribulin
3.33	1	eribulin
3.33	1	eribulin
3.33	1	eribulin
3.33	1	eribulin
3.33	1	eribulin
3.52	1	eribulin
3.52	1	eribulin
3.52	1	eribulin
3.52	1	eribulin
3.52	1	eribulin
3.52	1	eribulin
3.52	1	eribulin
3.52	1	eribulin
3.52	1	eribulin
3.52	1	eribulin
3.52	1	eribulin
3.52	1	eribulin
3.52	1	eribulin
3.52	1	eribulin
3.52	1	eribulin
3.52	1	eribulin
3.52	1	eribulin
3.52	1	eribulin
3.79	1	eribulin
3.79	1	eribulin
3.79	1	eribulin
3.79	1	eribulin
3.79	1	eribulin
3.79	1	eribulin
4.18	1	eribulin
4.18	1	eribulin
4.18	1	eribulin
4.18	1	eribulin
4.18	1	eribulin
4.18	1	eribulin
4.18	1	eribulin
4.18	1	eribulin
4.18	1	eribulin
4.41	1	eribulin
4.41	1	eribulin
4.41	1	eribulin
4.41	1	eribulin
4.41	1	eribulin
4.41	1	eribulin
4.41	1	eribulin
4.41	1	eribulin
4.41	1	eribulin
4.41	1	eribulin
4.41	1	eribulin
4.41	1	eribulin
4.41	1	eribulin
4.41	1	eribulin
4.64	1	eribulin
4.64	1	eribulin
4.64	1	eribulin
4.64	1	eribulin
4.64	1	eribulin
4.64	1	eribulin
4.64	1	eribulin
4.64	1	eribulin
4.64	1	eribulin
4.64	1	eribulin
4.64	1	eribulin
4.64	1	eribulin
4.84	1	eribulin
4.84	1	eribulin
4.84	1	eribulin
4.84	1	eribulin
4.84	1	eribulin
5.01	1	eribulin
5.01	1	eribulin
5.01	1	eribulin
5.01	1	eribulin
5.1	1	eribulin
5.1	1	eribulin
5.1	1	eribulin
5.34	1	eribulin
5.34	1	eribulin
5.34	1	eribulin
5.57	1	eribulin
5.57	1	eribulin
5.57	1	eribulin
5.67	1	eribulin
5.67	1	eribulin
5.67	1	eribulin
5.76	1	eribulin
5.76	1	eribulin
5.76	1	eribulin
5.86	1	eribulin
5.86	1	eribulin
5.86	1	eribulin
5.86	1	eribulin
5.86	1	eribulin
5.86	1	eribulin
5.86	1	eribulin
5.86	1	eribulin
5.86	1	eribulin
5.86	1	eribulin
5.86	1	eribulin
5.86	1	eribulin
6.49	1	eribulin
6.49	1	eribulin
6.49	1	eribulin
6.49	1	eribulin
6.49	1	eribulin
6.49	1	eribulin
6.49	1	eribulin
6.49	1	eribulin
6.49	1	eribulin
6.49	1	eribulin
6.49	1	eribulin
6.49	1	eribulin
6.49	1	eribulin
6.49	1	eribulin
6.85	1	eribulin
6.85	1	eribulin
6.85	1	eribulin
6.95	1	eribulin
6.95	1	eribulin
6.95	1	eribulin
7.08	1	eribulin
7.08	1	eribulin
7.08	1	eribulin
7.21	1	eribulin
7.21	1	eribulin
7.31	1	eribulin
7.31	1	eribulin
7.48	1	eribulin
7.48	1	eribulin
7.48	1	eribulin
7.58	1	eribulin
7.58	1	eribulin
7.58	1	eribulin
7.71	1	eribulin
7.71	1	eribulin
8.27	1	eribulin
8.27	1	eribulin
8.27	1	eribulin
8.37	1	eribulin
8.37	1	eribulin
8.47	1	eribulin
8.57	1	eribulin
8.57	1	eribulin
8.71	1	eribulin
8.72	1	eribulin
8.74	1	eribulin
8.9	1	eribulin
8.9	1	eribulin
9	1	eribulin
9.13	1	eribulin
9.29	1	eribulin
9.4	1	eribulin
9.41	1	eribulin
9.49	1	eribulin
9.58	1	eribulin
9.64	1	eribulin
9.71	1	eribulin
9.75	1	eribulin
9.84	1	eribulin
9.93	1	eribulin
10.2	1	eribulin
10.4	1	eribulin
10.7	1	eribulin
11	1	eribulin
11	1	eribulin
11	1	eribulin
11.2	1	eribulin
11.2	1	eribulin
11.6	1	eribulin
11.7	1	eribulin
11.9	1	eribulin
12	1	eribulin
12.5	1	eribulin
12.5	1	eribulin
12.5	1	eribulin
12.6	1	eribulin
12.9	1	eribulin
12.9	1	eribulin
13.8	1	eribulin
13.8	1	eribulin
14	1	eribulin
14.9	1	eribulin
15.2	1	eribulin
15.7	1	eribulin
16.6	1	eribulin
17.8	1	eribulin
18	1	eribulin
18.5	1	eribulin
19.1	1	eribulin
19.5	1	eribulin
21.8	1	eribulin
22.2	1	eribulin
27.9	1	eribulin
0.1365	0	eribulin
0.1365	0	eribulin
0.1365	0	eribulin
0.1365	0	eribulin
0.1365	0	eribulin
0.1365	0	eribulin
0.389	0	eribulin
0.389	0	eribulin
0.389	0	eribulin
0.389	0	eribulin
0.389	0	eribulin
0.389	0	eribulin
0.6205	0	eribulin
0.6205	0	eribulin
0.6205	0	eribulin
0.6205	0	eribulin
0.6205	0	eribulin
0.6205	0	eribulin
0.8185	0	eribulin
0.8185	0	eribulin
0.8185	0	eribulin
0.8185	0	eribulin
0.9655	0	eribulin
0.9655	0	eribulin
0.9655	0	eribulin
0.9655	0	eribulin
1.095	0	eribulin
1.095	0	eribulin
1.095	0	eribulin
1.31	0	eribulin
1.31	0	eribulin
1.31	0	eribulin
1.31	0	eribulin
1.31	0	eribulin
1.31	0	eribulin
1.31	0	eribulin
1.31	0	eribulin
1.54	0	eribulin
1.54	0	eribulin
1.54	0	eribulin
1.54	0	eribulin
1.685	0	eribulin
1.685	0	eribulin
1.685	0	eribulin
1.815	0	eribulin
1.815	0	eribulin
1.815	0	eribulin
1.93	0	eribulin
1.93	0	eribulin
1.93	0	eribulin
2.045	0	eribulin
2.045	0	eribulin
2.045	0	eribulin
2.16	0	eribulin
2.16	0	eribulin
2.16	0	eribulin
2.275	0	eribulin
2.275	0	eribulin
2.275	0	eribulin
2.355	0	eribulin
2.415	0	eribulin
2.415	0	eribulin
2.475	0	eribulin
2.65	0	eribulin
2.65	0	eribulin
2.65	0	eribulin
2.65	0	eribulin
2.65	0	eribulin
2.65	0	eribulin
2.65	0	eribulin
2.65	0	eribulin
2.84	0	eribulin
2.885	0	eribulin
2.95	0	eribulin
2.95	0	eribulin
2.95	0	eribulin
3.065	0	eribulin
3.065	0	eribulin
3.13	0	eribulin
3.13	0	eribulin
3.245	0	eribulin
3.245	0	eribulin
3.245	0	eribulin
3.245	0	eribulin
3.425	0	eribulin
3.425	0	eribulin
3.425	0	eribulin
3.425	0	eribulin
3.425	0	eribulin
3.57	0	eribulin
3.57	0	eribulin
3.705	0	eribulin
3.705	0	eribulin
3.705	0	eribulin
3.705	0	eribulin
3.705	0	eribulin
3.87	0	eribulin
3.87	0	eribulin
3.87	0	eribulin
3.87	0	eribulin
4.065	0	eribulin
4.065	0	eribulin
4.065	0	eribulin
4.065	0	eribulin
4.065	0	eribulin
4.265	0	eribulin
4.495	0	eribulin
4.495	0	eribulin
4.74	0	eribulin
4.74	0	eribulin
4.925	0	eribulin
5.055	0	eribulin
5.22	0	eribulin
5.22	0	eribulin
5.455	0	eribulin
5.455	0	eribulin
5.62	0	eribulin
5.715	0	eribulin
5.81	0	eribulin
5.925	0	eribulin
6.275	0	eribulin
6.275	0	eribulin
6.275	0	eribulin
6.275	0	eribulin
6.59	0	eribulin
6.59	0	eribulin
6.77	0	eribulin
6.9	0	eribulin
7.015	0	eribulin
7.145	0	eribulin
7.26	0	eribulin
7.395	0	eribulin
7.53	0	eribulin
7.645	0	eribulin
7.775	0	eribulin
7.89	0	eribulin
8.025	0	eribulin
8.52	0	eribulin
8.95	0	eribulin
9.405	0	eribulin
9.835	0	eribulin
10.3	0	eribulin
10.8	0	eribulin
11.1	0	eribulin
11.4	0	eribulin
12.75	0	eribulin
13.4	0	eribulin
13.95	0	eribulin
14.65	0	eribulin
15.35	0	eribulin
16.95	0	eribulin
17.95	0	eribulin
19	0	eribulin
20.95	0	eribulin
22.05	0	eribulin
22.95	0	eribulin
24.95	0	eribulin
25.95	0	eribulin
26.95	0	eribulin
32.95	0	eribulin
33.95	0	eribulin
34.95	0	eribulin
36.75	0	eribulin
37.55	0	eribulin
38.35	0	eribulin
39.15	0	eribulin
41.85	0	eribulin
0.439	1	capecitabine
0.439	1	capecitabine
0.536	1	capecitabine
0.626	1	capecitabine
0.711	1	capecitabine
0.74	1	capecitabine
0.797	1	capecitabine
0.833	1	capecitabine
0.874	1	capecitabine
0.888	1	capecitabine
0.934	1	capecitabine
0.978	1	capecitabine
1.02	1	capecitabine
1.04	1	capecitabine
1.07	1	capecitabine
1.12	1	capecitabine
1.14	1	capecitabine
1.18	1	capecitabine
1.21	1	capecitabine
1.24	1	capecitabine
1.29	1	capecitabine
1.33	1	capecitabine
1.35	1	capecitabine
1.4	1	capecitabine
1.49	1	capecitabine
1.49	1	capecitabine
1.49	1	capecitabine
1.49	1	capecitabine
1.49	1	capecitabine
1.49	1	capecitabine
1.49	1	capecitabine
1.51	1	capecitabine
1.51	1	capecitabine
1.51	1	capecitabine
1.51	1	capecitabine
1.53	1	capecitabine
1.54	1	capecitabine
1.54	1	capecitabine
1.54	1	capecitabine
1.54	1	capecitabine
1.54	1	capecitabine
1.54	1	capecitabine
1.54	1	capecitabine
1.54	1	capecitabine
1.54	1	capecitabine
1.54	1	capecitabine
1.54	1	capecitabine
1.58	1	capecitabine
1.58	1	capecitabine
1.58	1	capecitabine
1.58	1	capecitabine
1.58	1	capecitabine
1.58	1	capecitabine
1.58	1	capecitabine
1.58	1	capecitabine
1.58	1	capecitabine
1.58	1	capecitabine
1.58	1	capecitabine
1.58	1	capecitabine
1.58	1	capecitabine
1.58	1	capecitabine
1.58	1	capecitabine
1.58	1	capecitabine
1.61	1	capecitabine
1.61	1	capecitabine
1.61	1	capecitabine
1.61	1	capecitabine
1.61	1	capecitabine
1.61	1	capecitabine
1.61	1	capecitabine
1.61	1	capecitabine
1.61	1	capecitabine
1.61	1	capecitabine
1.61	1	capecitabine
1.61	1	capecitabine
1.61	1	capecitabine
1.64	1	capecitabine
1.64	1	capecitabine
1.64	1	capecitabine
1.64	1	capecitabine
1.64	1	capecitabine
1.64	1	capecitabine
1.64	1	capecitabine
1.64	1	capecitabine
1.64	1	capecitabine
1.64	1	capecitabine
1.64	1	capecitabine
1.64	1	capecitabine
1.64	1	capecitabine
1.64	1	capecitabine
1.65	1	capecitabine
1.65	1	capecitabine
1.68	1	capecitabine
1.68	1	capecitabine
1.68	1	capecitabine
1.68	1	capecitabine
1.68	1	capecitabine
1.68	1	capecitabine
1.68	1	capecitabine
1.68	1	capecitabine
1.68	1	capecitabine
1.68	1	capecitabine
1.68	1	capecitabine
1.68	1	capecitabine
1.68	1	capecitabine
1.68	1	capecitabine
1.68	1	capecitabine
1.68	1	capecitabine
1.68	1	capecitabine
1.68	1	capecitabine
1.68	1	capecitabine
1.68	1	capecitabine
1.68	1	capecitabine
1.68	1	capecitabine
1.68	1	capecitabine
1.68	1	capecitabine
1.78	1	capecitabine
1.78	1	capecitabine
1.78	1	capecitabine
1.78	1	capecitabine
1.78	1	capecitabine
1.78	1	capecitabine
1.88	1	capecitabine
1.88	1	capecitabine
1.88	1	capecitabine
1.88	1	capecitabine
1.88	1	capecitabine
1.88	1	capecitabine
1.88	1	capecitabine
1.88	1	capecitabine
1.88	1	capecitabine
1.88	1	capecitabine
2.08	1	capecitabine
2.08	1	capecitabine
2.08	1	capecitabine
2.08	1	capecitabine
2.08	1	capecitabine
2.08	1	capecitabine
2.08	1	capecitabine
2.08	1	capecitabine
2.08	1	capecitabine
2.08	1	capecitabine
2.08	1	capecitabine
2.31	1	capecitabine
2.31	1	capecitabine
2.31	1	capecitabine
2.31	1	capecitabine
2.31	1	capecitabine
2.31	1	capecitabine
2.31	1	capecitabine
2.41	1	capecitabine
2.41	1	capecitabine
2.51	1	capecitabine
2.51	1	capecitabine
2.7	1	capecitabine
2.7	1	capecitabine
2.7	1	capecitabine
2.7	1	capecitabine
2.7	1	capecitabine
2.7	1	capecitabine
2.7	1	capecitabine
2.7	1	capecitabine
2.7	1	capecitabine
2.7	1	capecitabine
2.7	1	capecitabine
2.7	1	capecitabine
2.83	1	capecitabine
2.83	1	capecitabine
2.83	1	capecitabine
2.83	1	capecitabine
2.83	1	capecitabine
2.83	1	capecitabine
3	1	capecitabine
3	1	capecitabine
3	1	capecitabine
3	1	capecitabine
3	1	capecitabine
3	1	capecitabine
3	1	capecitabine
3.06	1	capecitabine
3.06	1	capecitabine
3.06	1	capecitabine
3.06	1	capecitabine
3.06	1	capecitabine
3.06	1	capecitabine
3.06	1	capecitabine
3.06	1	capecitabine
3.06	1	capecitabine
3.06	1	capecitabine
3.06	1	capecitabine
3.06	1	capecitabine
3.06	1	capecitabine
3.06	1	capecitabine
3.06	1	capecitabine
3.06	1	capecitabine
3.06	1	capecitabine
3.06	1	capecitabine
3.06	1	capecitabine
3.06	1	capecitabine
3.36	1	capecitabine
3.36	1	capecitabine
3.36	1	capecitabine
3.36	1	capecitabine
3.36	1	capecitabine
3.39	1	capecitabine
3.39	1	capecitabine
3.39	1	capecitabine
3.39	1	capecitabine
3.39	1	capecitabine
3.39	1	capecitabine
3.39	1	capecitabine
3.39	1	capecitabine
3.82	1	capecitabine
3.82	1	capecitabine
3.82	1	capecitabine
3.82	1	capecitabine
3.82	1	capecitabine
3.82	1	capecitabine
4.18	1	capecitabine
4.18	1	capecitabine
4.18	1	capecitabine
4.18	1	capecitabine
4.18	1	capecitabine
4.18	1	capecitabine
4.18	1	capecitabine
4.18	1	capecitabine
4.18	1	capecitabine
4.18	1	capecitabine
4.38	1	capecitabine
4.38	1	capecitabine
4.38	1	capecitabine
4.38	1	capecitabine
4.38	1	capecitabine
4.38	1	capecitabine
4.48	1	capecitabine
4.48	1	capecitabine
4.48	1	capecitabine
4.48	1	capecitabine
4.48	1	capecitabine
4.48	1	capecitabine
4.48	1	capecitabine
4.61	1	capecitabine
4.61	1	capecitabine
4.61	1	capecitabine
4.71	1	capecitabine
4.71	1	capecitabine
4.71	1	capecitabine
4.71	1	capecitabine
4.71	1	capecitabine
4.71	1	capecitabine
4.84	1	capecitabine
4.84	1	capecitabine
5.04	1	capecitabine
5.04	1	capecitabine
5.04	1	capecitabine
5.17	1	capecitabine
5.17	1	capecitabine
5.17	1	capecitabine
5.27	1	capecitabine
5.27	1	capecitabine
5.37	1	capecitabine
5.37	1	capecitabine
5.37	1	capecitabine
5.5	1	capecitabine
5.5	1	capecitabine
5.6	1	capecitabine
5.6	1	capecitabine
5.6	1	capecitabine
5.6	1	capecitabine
5.6	1	capecitabine
5.83	1	capecitabine
5.83	1	capecitabine
5.83	1	capecitabine
5.83	1	capecitabine
5.83	1	capecitabine
5.83	1	capecitabine
5.83	1	capecitabine
5.83	1	capecitabine
5.83	1	capecitabine
5.83	1	capecitabine
5.83	1	capecitabine
5.83	1	capecitabine
6.06	1	capecitabine
6.06	1	capecitabine
6.06	1	capecitabine
6.06	1	capecitabine
6.06	1	capecitabine
6.13	1	capecitabine
6.13	1	capecitabine
6.13	1	capecitabine
6.13	1	capecitabine
6.13	1	capecitabine
6.13	1	capecitabine
6.36	1	capecitabine
6.59	1	capecitabine
6.59	1	capecitabine
6.82	1	capecitabine
6.82	1	capecitabine
6.95	1	capecitabine
6.95	1	capecitabine
7.05	1	capecitabine
7.05	1	capecitabine
7.15	1	capecitabine
7.15	1	capecitabine
7.15	1	capecitabine
7.15	1	capecitabine
7.31	1	capecitabine
7.38	1	capecitabine
7.38	1	capecitabine
7.38	1	capecitabine
7.58	1	capecitabine
7.58	1	capecitabine
7.58	1	capecitabine
7.78	1	capecitabine
8.01	1	capecitabine
8.4	1	capecitabine
8.4	1	capecitabine
8.54	1	capecitabine
8.54	1	capecitabine
8.54	1	capecitabine
8.7	1	capecitabine
8.7	1	capecitabine
8.83	1	capecitabine
8.83	1	capecitabine
9.03	1	capecitabine
9.29	1	capecitabine
9.89	1	capecitabine
9.89	1	capecitabine
9.89	1	capecitabine
10.4	1	capecitabine
10.4	1	capecitabine
10.5	1	capecitabine
10.7	1	capecitabine
10.7	1	capecitabine
10.7	1	capecitabine
11	1	capecitabine
11.4	1	capecitabine
11.4	1	capecitabine
11.4	1	capecitabine
11.5	1	capecitabine
11.5	1	capecitabine
12	1	capecitabine
12.1	1	capecitabine
12.8	1	capecitabine
12.8	1	capecitabine
12.9	1	capecitabine
12.9	1	capecitabine
13.8	1	capecitabine
13.8	1	capecitabine
13.8	1	capecitabine
14.8	1	capecitabine
14.8	1	capecitabine
14.9	1	capecitabine
16.8	1	capecitabine
17.4	1	capecitabine
20.5	1	capecitabine
20.7	1	capecitabine
20.8	1	capecitabine
21.5	1	capecitabine
23.5	1	capecitabine
25.2	1	capecitabine
25.9	1	capecitabine
26.2	1	capecitabine
29.9	1	capecitabine
0.2195	0	capecitabine
0.2195	0	capecitabine
0.2195	0	capecitabine
0.2195	0	capecitabine
0.2195	0	capecitabine
0.2195	0	capecitabine
0.2195	0	capecitabine
0.2195	0	capecitabine
0.2195	0	capecitabine
0.2195	0	capecitabine
0.2195	0	capecitabine
0.458	0	capecitabine
0.505	0	capecitabine
0.505	0	capecitabine
0.555	0	capecitabine
0.5895	0	capecitabine
0.642	0	capecitabine
0.6845	0	capecitabine
0.7205	0	capecitabine
0.749	0	capecitabine
0.791	0	capecitabine
0.8235	0	capecitabine
0.8665	0	capecitabine
0.9035	0	capecitabine
0.9395	0	capecitabine
0.9865	0	capecitabine
1.0075	0	capecitabine
1.05	0	capecitabine
1.09	0	capecitabine
1.125	0	capecitabine
1.17	0	capecitabine
1.205	0	capecitabine
1.25	0	capecitabine
1.285	0	capecitabine
1.32	0	capecitabine
1.355	0	capecitabine
1.39	0	capecitabine
1.46	0	capecitabine
1.46	0	capecitabine
1.505	0	capecitabine
1.56	0	capecitabine
1.595	0	capecitabine
1.615	0	capecitabine
1.665	0	capecitabine
1.73	0	capecitabine
1.73	0	capecitabine
1.73	0	capecitabine
1.83	0	capecitabine
1.83	0	capecitabine
1.98	0	capecitabine
1.98	0	capecitabine
1.98	0	capecitabine
1.98	0	capecitabine
1.98	0	capecitabine
1.98	0	capecitabine
2.11	0	capecitabine
2.225	0	capecitabine
2.225	0	capecitabine
2.225	0	capecitabine
2.225	0	capecitabine
2.225	0	capecitabine
2.36	0	capecitabine
2.36	0	capecitabine
2.46	0	capecitabine
2.46	0	capecitabine
2.46	0	capecitabine
2.605	0	capecitabine
2.605	0	capecitabine
2.605	0	capecitabine
2.605	0	capecitabine
2.605	0	capecitabine
2.735	0	capecitabine
2.735	0	capecitabine
2.8	0	capecitabine
2.8	0	capecitabine
2.9	0	capecitabine
2.9	0	capecitabine
2.9	0	capecitabine
2.985	0	capecitabine
3.03	0	capecitabine
3.03	0	capecitabine
3.145	0	capecitabine
3.145	0	capecitabine
3.145	0	capecitabine
3.145	0	capecitabine
3.295	0	capecitabine
3.295	0	capecitabine
3.295	0	capecitabine
3.295	0	capecitabine
3.375	0	capecitabine
3.49	0	capecitabine
3.49	0	capecitabine
3.49	0	capecitabine
3.49	0	capecitabine
3.49	0	capecitabine
3.705	0	capecitabine
3.705	0	capecitabine
3.705	0	capecitabine
3.705	0	capecitabine
3.705	0	capecitabine
3.705	0	capecitabine
3.905	0	capecitabine
3.905	0	capecitabine
3.905	0	capecitabine
3.905	0	capecitabine
4.085	0	capecitabine
4.085	0	capecitabine
4.085	0	capecitabine
4.085	0	capecitabine
4.085	0	capecitabine
4.25	0	capecitabine
4.43	0	capecitabine
4.495	0	capecitabine
4.56	0	capecitabine
4.775	0	capecitabine
4.775	0	capecitabine
4.94	0	capecitabine
4.94	0	capecitabine
5.105	0	capecitabine
5.22	0	capecitabine
5.32	0	capecitabine
5.435	0	capecitabine
5.55	0	capecitabine
5.65	0	capecitabine
5.8	0	capecitabine
5.88	0	capecitabine
5.995	0	capecitabine
6.095	0	capecitabine
6.245	0	capecitabine
6.245	0	capecitabine
6.475	0	capecitabine
6.475	0	capecitabine
6.705	0	capecitabine
6.705	0	capecitabine
6.885	0	capecitabine
6.885	0	capecitabine
7.1	0	capecitabine
7.23	0	capecitabine
7.23	0	capecitabine
7.345	0	capecitabine
7.48	0	capecitabine
7.68	0	capecitabine
7.68	0	capecitabine
7.895	0	capecitabine
7.895	0	capecitabine
8.155	0	capecitabine
8.47	0	capecitabine
8.765	0	capecitabine
8.93	0	capecitabine
9.16	0	capecitabine
9.56	0	capecitabine
9.805	0	capecitabine
9.995	0	capecitabine
10.2	0	capecitabine
10.6	0	capecitabine
10.8	0	capecitabine
11.1	0	capecitabine
11.3	0	capecitabine
11.6	0	capecitabine
11.85	0	capecitabine
12.5	0	capecitabine
13	0	capecitabine
13.4	0	capecitabine
13.9	0	capecitabine
14.35	0	capecitabine
14.95	0	capecitabine
15.45	0	capecitabine
16.5	0	capecitabine
17.15	0	capecitabine
17.45	0	capecitabine
17.9	0	capecitabine
18.65	0	capecitabine
18.65	0	capecitabine
19.45	0	capecitabine
24.9	0	capecitabine
25.95	0	capecitabine
26.95	0	capecitabine
28.75	0	capecitabine
29.45	0	capecitabine
30.25	0	capecitabine
31.15	0	capecitabine
33.95	0	capecitabine
37.95	0	capecitabine
40.95	0	capecitabine
