## Supplementary data files for "Cancer patient survival can be accurately parameterized, revealing time-dependent therapeutic effects and doubling the precision of small trials": ESPATUE_2.csv

Time	Event	Arm
1.26	1	arma
2.14	1	arma
2.14	1	arma
3.3	1	arma
5.13	1	arma
6.43	1	arma
6.99	1	arma
7.41	1	arma
7.66	1	arma
8.71	1	arma
9.8	1	arma
9.8	1	arma
10.4	1	arma
11.2	1	arma
12.5	1	arma
12.8	1	arma
14.2	1	arma
14.7	1	arma
15.2	1	arma
16.7	1	arma
17.9	1	arma
18.3	1	arma
18.6	1	arma
19.9	1	arma
20.5	1	arma
22.2	1	arma
23.2	1	arma
23.7	1	arma
24	1	arma
25.7	1	arma
26.2	1	arma
27.1	1	arma
28.7	1	arma
29.8	1	arma
30.5	1	arma
30.5	1	arma
33.9	1	arma
35	1	arma
37.3	1	arma
42.2	1	arma
44.2	1	arma
46.4	1	arma
46.9	1	arma
14.05	0	arma
16.2	0	arma
18.05	0	arma
20.05	0	arma
22.05	0	arma
25.95	0	arma
27.95	0	arma
29.95	0	arma
31.95	0	arma
33.95	0	arma
37.45	0	arma
38.95	0	arma
40.45	0	arma
41.95	0	arma
43.45	0	arma
44.95	0	arma
46.45	0	arma
50.35	0	arma
52.75	0	arma
55.15	0	arma
57.55	0	arma
65.95	0	arma
72	0	arma
72	0	arma
72	0	arma
72	0	arma
72	0	arma
72	0	arma
72	0	arma
72	0	arma
72	0	arma
72	0	arma
72	0	arma
72	0	arma
72	0	arma
72	0	arma
72	0	arma
0.213	1	armb
1.87	1	armb
2.32	1	armb
2.64	1	armb
2.92	1	armb
3.11	1	armb
4.25	1	armb
4.55	1	armb
4.94	1	armb
5.48	1	armb
5.6	1	armb
6.93	1	armb
10.6	1	armb
10.8	1	armb
11	1	armb
11.5	1	armb
11.7	1	armb
11.9	1	armb
12.5	1	armb
15.5	1	armb
17.1	1	armb
18.2	1	armb
19.1	1	armb
20.8	1	armb
23.3	1	armb
24.4	1	armb
26.6	1	armb
29.5	1	armb
29.9	1	armb
31	1	armb
35.4	1	armb
35.7	1	armb
42.7	1	armb
44.5	1	armb
47.7	1	armb
47.9	1	armb
49.4	1	armb
54.2	1	armb
55.7	1	armb
62.5	1	armb
63.5	1	armb
13.95	0	armb
15.9	0	armb
18	0	armb
19.95	0	armb
21.95	0	armb
25.15	0	armb
26.35	0	armb
27.55	0	armb
28.75	0	armb
30	0	armb
31.15	0	armb
32.4	0	armb
33.55	0	armb
34.75	0	armb
37.75	0	armb
39.45	0	armb
41.05	0	armb
42.95	0	armb
44.65	0	armb
46.35	0	armb
52.05	0	armb
56.05	0	armb
65.95	0	armb
72	0	armb
72	0	armb
72	0	armb
72	0	armb
72	0	armb
72	0	armb
72	0	armb
72	0	armb
72	0	armb
72	0	armb
72	0	armb
72	0	armb
72	0	armb
72	0	armb
72	0	armb
72	0	armb
72	0	armb
