## Supplementary data files for "Cancer patient survival can be accurately parameterized, revealing time-dependent therapeutic effects and doubling the precision of small trials": ESPATUE_3.csv

Time	Event	Arm
0.955	1	arma
1.31	1	arma
1.79	1	arma
2.23	1	arma
2.75	1	arma
3.23	1	arma
3.23	1	arma
3.23	1	arma
3.62	1	arma
3.98	1	arma
4.14	1	arma
4.5	1	arma
4.54	1	arma
4.7	1	arma
4.82	1	arma
5.33	1	arma
5.81	1	arma
6.05	1	arma
6.33	1	arma
6.53	1	arma
6.89	1	arma
7.64	1	arma
7.64	1	arma
9.32	1	arma
9.8	1	arma
9.96	1	arma
10.8	1	arma
10.8	1	arma
11.1	1	arma
11.1	1	arma
12	1	arma
12.2	1	arma
12.3	1	arma
12.5	1	arma
12.8	1	arma
14.8	1	arma
15.7	1	arma
16.3	1	arma
16.8	1	arma
17.3	1	arma
17.9	1	arma
18.1	1	arma
20.5	1	arma
21.1	1	arma
22.4	1	arma
23.7	1	arma
24.3	1	arma
33.5	1	arma
33.9	1	arma
35	1	arma
64.1	1	arma
14.95	0	arma
18.05	0	arma
21.05	0	arma
25.75	0	arma
27.45	0	arma
29.15	0	arma
30.85	0	arma
32.2	0	arma
34.2	0	arma
38.05	0	arma
40.05	0	arma
42.05	0	arma
44	0	arma
46.15	0	arma
50.55	0	arma
52.95	0	arma
55.25	0	arma
57.65	0	arma
65.95	0	arma
72	0	arma
72	0	arma
72	0	arma
72	0	arma
72	0	arma
72	0	arma
72	0	arma
72	0	arma
72	0	arma
72	0	arma
0.342	1	armb
1.18	1	armb
1.47	1	armb
1.94	1	armb
2.36	1	armb
2.61	1	armb
2.71	1	armb
2.96	1	armb
3.02	1	armb
3.34	1	armb
4.45	1	armb
4.87	1	armb
5.12	1	armb
5.36	1	armb
5.5	1	armb
6.27	1	armb
6.65	1	armb
6.78	1	armb
7.99	1	armb
8.94	1	armb
9.26	1	armb
11	1	armb
11.3	1	armb
11.6	1	armb
12.2	1	armb
12.3	1	armb
12.3	1	armb
12.6	1	armb
12.7	1	armb
13.2	1	armb
13.5	1	armb
14.4	1	armb
14.5	1	armb
14.6	1	armb
14.7	1	armb
15.1	1	armb
15.2	1	armb
15.9	1	armb
17.7	1	armb
20.9	1	armb
21.2	1	armb
21.9	1	armb
22.1	1	armb
22.6	1	armb
24.2	1	armb
25.4	1	armb
31	1	armb
33.4	1	armb
36.1	1	armb
42.6	1	armb
47.9	1	armb
49.3	1	armb
62.4	1	armb
14.95	0	armb
17.95	0	armb
20.95	0	armb
26.45	0	armb
28.85	0	armb
31.15	0	armb
33.65	0	armb
38.05	0	armb
40.05	0	armb
42.05	0	armb
44.05	0	armb
46.05	0	armb
54.05	0	armb
65.95	0	armb
72	0	armb
72	0	armb
72	0	armb
72	0	armb
72	0	armb
72	0	armb
72	0	armb
72	0	armb
72	0	armb
72	0	armb
72	0	armb
72	0	armb
72	0	armb
72	0	armb
