## Supplementary data files for "Cancer patient survival can be accurately parameterized, revealing time-dependent therapeutic effects and doubling the precision of small trials": FALCON_2.csv

Time	Event	Arm
1.39	1	Fulvestrant
1.41	1	Fulvestrant
1.81	1	Fulvestrant
1.92	1	Fulvestrant
1.94	1	Fulvestrant
2.05	1	Fulvestrant
2.13	1	Fulvestrant
2.32	1	Fulvestrant
2.35	1	Fulvestrant
2.37	1	Fulvestrant
2.64	1	Fulvestrant
2.64	1	Fulvestrant
2.65	1	Fulvestrant
2.73	1	Fulvestrant
2.73	1	Fulvestrant
2.73	1	Fulvestrant
2.73	1	Fulvestrant
2.73	1	Fulvestrant
2.76	1	Fulvestrant
2.76	1	Fulvestrant
2.76	1	Fulvestrant
2.76	1	Fulvestrant
2.79	1	Fulvestrant
2.79	1	Fulvestrant
2.8	1	Fulvestrant
2.8	1	Fulvestrant
2.81	1	Fulvestrant
2.81	1	Fulvestrant
2.82	1	Fulvestrant
2.95	1	Fulvestrant
2.96	1	Fulvestrant
3.9	1	Fulvestrant
4.75	1	Fulvestrant
4.83	1	Fulvestrant
5.09	1	Fulvestrant
5.29	1	Fulvestrant
5.35	1	Fulvestrant
5.49	1	Fulvestrant
5.49	1	Fulvestrant
5.56	1	Fulvestrant
5.65	1	Fulvestrant
5.67	1	Fulvestrant
6.32	1	Fulvestrant
6.47	1	Fulvestrant
6.91	1	Fulvestrant
7.48	1	Fulvestrant
7.87	1	Fulvestrant
7.88	1	Fulvestrant
8	1	Fulvestrant
8.07	1	Fulvestrant
8.17	1	Fulvestrant
8.21	1	Fulvestrant
8.27	1	Fulvestrant
8.28	1	Fulvestrant
8.28	1	Fulvestrant
8.28	1	Fulvestrant
8.31	1	Fulvestrant
8.31	1	Fulvestrant
8.35	1	Fulvestrant
8.37	1	Fulvestrant
8.54	1	Fulvestrant
9.14	1	Fulvestrant
9.26	1	Fulvestrant
9.97	1	Fulvestrant
10.8	1	Fulvestrant
10.8	1	Fulvestrant
10.9	1	Fulvestrant
10.9	1	Fulvestrant
11	1	Fulvestrant
11.1	1	Fulvestrant
11.1	1	Fulvestrant
11.1	1	Fulvestrant
11.1	1	Fulvestrant
11.1	1	Fulvestrant
11.1	1	Fulvestrant
11.1	1	Fulvestrant
11.2	1	Fulvestrant
11.2	1	Fulvestrant
11.2	1	Fulvestrant
11.2	1	Fulvestrant
11.2	1	Fulvestrant
11.3	1	Fulvestrant
12.7	1	Fulvestrant
13.1	1	Fulvestrant
13.6	1	Fulvestrant
13.7	1	Fulvestrant
13.7	1	Fulvestrant
13.8	1	Fulvestrant
13.8	1	Fulvestrant
13.8	1	Fulvestrant
13.8	1	Fulvestrant
13.9	1	Fulvestrant
13.9	1	Fulvestrant
13.9	1	Fulvestrant
14	1	Fulvestrant
14.2	1	Fulvestrant
15.4	1	Fulvestrant
15.6	1	Fulvestrant
16.2	1	Fulvestrant
16.4	1	Fulvestrant
16.5	1	Fulvestrant
16.5	1	Fulvestrant
16.5	1	Fulvestrant
16.5	1	Fulvestrant
16.6	1	Fulvestrant
16.6	1	Fulvestrant
16.6	1	Fulvestrant
16.7	1	Fulvestrant
16.9	1	Fulvestrant
17	1	Fulvestrant
18.5	1	Fulvestrant
18.9	1	Fulvestrant
19.1	1	Fulvestrant
19.3	1	Fulvestrant
19.4	1	Fulvestrant
19.4	1	Fulvestrant
19.5	1	Fulvestrant
19.7	1	Fulvestrant
21.3	1	Fulvestrant
21.9	1	Fulvestrant
22.1	1	Fulvestrant
22.1	1	Fulvestrant
22.2	1	Fulvestrant
22.2	1	Fulvestrant
22.3	1	Fulvestrant
22.4	1	Fulvestrant
22.4	1	Fulvestrant
24	1	Fulvestrant
24.1	1	Fulvestrant
24.8	1	Fulvestrant
24.8	1	Fulvestrant
24.9	1	Fulvestrant
24.9	1	Fulvestrant
25.5	1	Fulvestrant
26.1	1	Fulvestrant
27.4	1	Fulvestrant
27.7	1	Fulvestrant
27.7	1	Fulvestrant
27.8	1	Fulvestrant
30.3	1	Fulvestrant
30.4	1	Fulvestrant
32.7	1	Fulvestrant
32.9	1	Fulvestrant
0.218	0	Fulvestrant
0.4625	0	Fulvestrant
0.703	0	Fulvestrant
0.917	0	Fulvestrant
1.155	0	Fulvestrant
1.395	0	Fulvestrant
1.615	0	Fulvestrant
1.85	0	Fulvestrant
2.085	0	Fulvestrant
2.325	0	Fulvestrant
2.545	0	Fulvestrant
2.775	0	Fulvestrant
3.51	0	Fulvestrant
4.015	0	Fulvestrant
4.525	0	Fulvestrant
5.01	0	Fulvestrant
5.53	0	Fulvestrant
7.01	0	Fulvestrant
8.005	0	Fulvestrant
9.495	0	Fulvestrant
9.985	0	Fulvestrant
10.45	0	Fulvestrant
10.95	0	Fulvestrant
11.45	0	Fulvestrant
18.35	0	Fulvestrant
18.75	0	Fulvestrant
19.15	0	Fulvestrant
19.45	0	Fulvestrant
19.85	0	Fulvestrant
20.15	0	Fulvestrant
20.65	0	Fulvestrant
21.15	0	Fulvestrant
21.55	0	Fulvestrant
21.8	0	Fulvestrant
22.15	0	Fulvestrant
22.45	0	Fulvestrant
22.75	0	Fulvestrant
23.05	0	Fulvestrant
23.35	0	Fulvestrant
23.65	0	Fulvestrant
24.25	0	Fulvestrant
24.45	0	Fulvestrant
24.75	0	Fulvestrant
25	0	Fulvestrant
25.25	0	Fulvestrant
25.45	0	Fulvestrant
25.75	0	Fulvestrant
25.95	0	Fulvestrant
26.25	0	Fulvestrant
26.45	0	Fulvestrant
26.75	0	Fulvestrant
27.2	0	Fulvestrant
27.35	0	Fulvestrant
27.55	0	Fulvestrant
27.75	0	Fulvestrant
27.85	0	Fulvestrant
28.05	0	Fulvestrant
28.25	0	Fulvestrant
28.45	0	Fulvestrant
28.45	0	Fulvestrant
28.75	0	Fulvestrant
28.95	0	Fulvestrant
29.15	0	Fulvestrant
29.25	0	Fulvestrant
29.45	0	Fulvestrant
29.65	0	Fulvestrant
29.85	0	Fulvestrant
30.25	0	Fulvestrant
30.55	0	Fulvestrant
30.85	0	Fulvestrant
31.15	0	Fulvestrant
31.45	0	Fulvestrant
31.75	0	Fulvestrant
32.05	0	Fulvestrant
32.35	0	Fulvestrant
32.65	0	Fulvestrant
33.25	0	Fulvestrant
33.6	0	Fulvestrant
33.85	0	Fulvestrant
34.15	0	Fulvestrant
34.45	0	Fulvestrant
34.75	0	Fulvestrant
35.05	0	Fulvestrant
35.35	0	Fulvestrant
35.65	0	Fulvestrant
36.25	0	Fulvestrant
36.55	0	Fulvestrant
0.529	1	Anastrazole
1.32	1	Anastrazole
1.36	1	Anastrazole
1.95	1	Anastrazole
1.95	1	Anastrazole
2.18	1	Anastrazole
2.18	1	Anastrazole
2.51	1	Anastrazole
2.53	1	Anastrazole
2.69	1	Anastrazole
2.69	1	Anastrazole
2.69	1	Anastrazole
2.73	1	Anastrazole
2.73	1	Anastrazole
2.73	1	Anastrazole
2.73	1	Anastrazole
2.73	1	Anastrazole
2.73	1	Anastrazole
2.74	1	Anastrazole
2.74	1	Anastrazole
2.74	1	Anastrazole
2.74	1	Anastrazole
2.79	1	Anastrazole
2.79	1	Anastrazole
2.79	1	Anastrazole
2.8	1	Anastrazole
2.8	1	Anastrazole
2.81	1	Anastrazole
2.81	1	Anastrazole
2.85	1	Anastrazole
2.95	1	Anastrazole
2.99	1	Anastrazole
3.89	1	Anastrazole
4.32	1	Anastrazole
4.33	1	Anastrazole
4.52	1	Anastrazole
4.68	1	Anastrazole
5.19	1	Anastrazole
5.23	1	Anastrazole
5.28	1	Anastrazole
5.35	1	Anastrazole
5.35	1	Anastrazole
5.35	1	Anastrazole
5.37	1	Anastrazole
5.37	1	Anastrazole
5.39	1	Anastrazole
5.4	1	Anastrazole
5.42	1	Anastrazole
5.48	1	Anastrazole
5.55	1	Anastrazole
5.59	1	Anastrazole
5.59	1	Anastrazole
5.59	1	Anastrazole
5.59	1	Anastrazole
5.59	1	Anastrazole
5.64	1	Anastrazole
5.64	1	Anastrazole
5.64	1	Anastrazole
5.64	1	Anastrazole
5.71	1	Anastrazole
7.24	1	Anastrazole
7.45	1	Anastrazole
7.64	1	Anastrazole
7.82	1	Anastrazole
7.95	1	Anastrazole
7.96	1	Anastrazole
8.23	1	Anastrazole
8.24	1	Anastrazole
8.31	1	Anastrazole
8.31	1	Anastrazole
8.31	1	Anastrazole
8.31	1	Anastrazole
8.31	1	Anastrazole
8.32	1	Anastrazole
8.32	1	Anastrazole
8.32	1	Anastrazole
8.52	1	Anastrazole
8.65	1	Anastrazole
8.67	1	Anastrazole
8.78	1	Anastrazole
9.17	1	Anastrazole
10.2	1	Anastrazole
10.3	1	Anastrazole
10.7	1	Anastrazole
10.8	1	Anastrazole
10.9	1	Anastrazole
11	1	Anastrazole
11	1	Anastrazole
11.1	1	Anastrazole
11.1	1	Anastrazole
11.2	1	Anastrazole
11.2	1	Anastrazole
11.3	1	Anastrazole
11.3	1	Anastrazole
11.4	1	Anastrazole
11.6	1	Anastrazole
12.4	1	Anastrazole
12.5	1	Anastrazole
13	1	Anastrazole
13.1	1	Anastrazole
13.4	1	Anastrazole
13.5	1	Anastrazole
13.6	1	Anastrazole
13.7	1	Anastrazole
13.7	1	Anastrazole
13.8	1	Anastrazole
13.8	1	Anastrazole
14	1	Anastrazole
14	1	Anastrazole
14	1	Anastrazole
14	1	Anastrazole
14.7	1	Anastrazole
15.7	1	Anastrazole
15.8	1	Anastrazole
15.9	1	Anastrazole
16	1	Anastrazole
16.2	1	Anastrazole
16.4	1	Anastrazole
16.5	1	Anastrazole
16.5	1	Anastrazole
16.5	1	Anastrazole
16.6	1	Anastrazole
16.6	1	Anastrazole
16.6	1	Anastrazole
16.6	1	Anastrazole
16.6	1	Anastrazole
16.7	1	Anastrazole
16.7	1	Anastrazole
16.8	1	Anastrazole
16.8	1	Anastrazole
16.9	1	Anastrazole
18.5	1	Anastrazole
18.5	1	Anastrazole
19.1	1	Anastrazole
19.1	1	Anastrazole
19.4	1	Anastrazole
19.4	1	Anastrazole
19.4	1	Anastrazole
19.4	1	Anastrazole
19.5	1	Anastrazole
19.5	1	Anastrazole
19.5	1	Anastrazole
19.6	1	Anastrazole
19.7	1	Anastrazole
20	1	Anastrazole
20.1	1	Anastrazole
20.5	1	Anastrazole
21.7	1	Anastrazole
22.1	1	Anastrazole
22.1	1	Anastrazole
22.1	1	Anastrazole
22.2	1	Anastrazole
22.2	1	Anastrazole
22.3	1	Anastrazole
24.7	1	Anastrazole
24.7	1	Anastrazole
24.8	1	Anastrazole
24.8	1	Anastrazole
24.9	1	Anastrazole
25.1	1	Anastrazole
27.4	1	Anastrazole
27.6	1	Anastrazole
30.2	1	Anastrazole
30.4	1	Anastrazole
30.4	1	Anastrazole
30.5	1	Anastrazole
30.6	1	Anastrazole
30.7	1	Anastrazole
0.2845	0	Anastrazole
0.8635	0	Anastrazole
1.305	0	Anastrazole
1.815	0	Anastrazole
2.145	0	Anastrazole
2.61	0	Anastrazole
3.615	0	Anastrazole
4.205	0	Anastrazole
4.82	0	Anastrazole
5.41	0	Anastrazole
6.745	0	Anastrazole
7.51	0	Anastrazole
8.27	0	Anastrazole
9.735	0	Anastrazole
10.45	0	Anastrazole
11.25	0	Anastrazole
12.95	0	Anastrazole
13.9	0	Anastrazole
18.35	0	Anastrazole
18.75	0	Anastrazole
19.15	0	Anastrazole
19.45	0	Anastrazole
19.85	0	Anastrazole
20.25	0	Anastrazole
20.65	0	Anastrazole
21.35	0	Anastrazole
21.65	0	Anastrazole
21.95	0	Anastrazole
22.35	0	Anastrazole
22.65	0	Anastrazole
22.95	0	Anastrazole
23.35	0	Anastrazole
23.75	0	Anastrazole
24.35	0	Anastrazole
24.65	0	Anastrazole
25	0	Anastrazole
25.35	0	Anastrazole
25.75	0	Anastrazole
25.95	0	Anastrazole
26.35	0	Anastrazole
26.65	0	Anastrazole
27.35	0	Anastrazole
27.7	0	Anastrazole
28.15	0	Anastrazole
28.55	0	Anastrazole
28.95	0	Anastrazole
29.35	0	Anastrazole
29.75	0	Anastrazole
30.55	0	Anastrazole
30.95	0	Anastrazole
31.35	0	Anastrazole
31.75	0	Anastrazole
32.15	0	Anastrazole
32.65	0	Anastrazole
33.15	0	Anastrazole
33.55	0	Anastrazole
33.75	0	Anastrazole
34.05	0	Anastrazole
34.35	0	Anastrazole
34.55	0	Anastrazole
34.85	0	Anastrazole
35.15	0	Anastrazole
35.35	0	Anastrazole
35.65	0	Anastrazole
