## Supplementary data files for "Cancer patient survival can be accurately parameterized, revealing time-dependent therapeutic effects and doubling the precision of small trials": FFCD2001_S1A.csv

Time	Event	Arm
0.39	1	fu
0.663	1	fu
0.663	1	fu
1.25	1	fu
1.47	1	fu
1.54	1	fu
1.54	1	fu
1.62	1	fu
1.62	1	fu
1.69	1	fu
1.69	1	fu
1.69	1	fu
1.69	1	fu
1.69	1	fu
1.69	1	fu
1.79	1	fu
1.79	1	fu
1.79	1	fu
1.92	1	fu
1.92	1	fu
1.92	1	fu
1.92	1	fu
1.92	1	fu
1.92	1	fu
1.92	1	fu
2.04	1	fu
2.22	1	fu
2.22	1	fu
2.31	1	fu
2.45	1	fu
2.45	1	fu
2.45	1	fu
2.45	1	fu
2.56	1	fu
2.56	1	fu
2.56	1	fu
2.65	1	fu
2.65	1	fu
2.69	1	fu
2.69	1	fu
2.78	1	fu
2.78	1	fu
2.82	1	fu
2.82	1	fu
2.82	1	fu
2.87	1	fu
2.87	1	fu
2.97	1	fu
3	1	fu
3.09	1	fu
3.2	1	fu
3.41	1	fu
3.72	1	fu
3.77	1	fu
3.77	1	fu
3.81	1	fu
3.85	1	fu
3.9	1	fu
4	1	fu
4	1	fu
4	1	fu
4	1	fu
4.26	1	fu
4.27	1	fu
4.39	1	fu
4.71	1	fu
4.8	1	fu
4.84	1	fu
4.93	1	fu
5.24	1	fu
5.29	1	fu
5.29	1	fu
5.42	1	fu
5.42	1	fu
5.43	1	fu
5.57	1	fu
5.7	1	fu
5.78	1	fu
5.87	1	fu
5.92	1	fu
6.05	1	fu
6.18	1	fu
6.32	1	fu
6.41	1	fu
6.51	1	fu
6.63	1	fu
6.86	1	fu
6.99	1	fu
7.57	1	fu
7.62	1	fu
7.62	1	fu
7.8	1	fu
7.93	1	fu
8.04	1	fu
8.16	1	fu
8.41	1	fu
8.41	1	fu
8.52	1	fu
8.57	1	fu
8.7	1	fu
8.96	1	fu
9.32	1	fu
9.5	1	fu
9.82	1	fu
9.91	1	fu
10	1	fu
10.9	1	fu
11	1	fu
11.2	1	fu
11.6	1	fu
11.7	1	fu
11.9	1	fu
11.9	1	fu
12.1	1	fu
12.3	1	fu
12.6	1	fu
12.6	1	fu
12.9	1	fu
12.9	1	fu
13.9	1	fu
14	1	fu
14.3	1	fu
14.6	1	fu
14.6	1	fu
14.8	1	fu
15.5	1	fu
17.7	1	fu
17.9	1	fu
19	1	fu
19.6	1	fu
20	1	fu
20.5	1	fu
21	1	fu
22.3	1	fu
1.28	0	fu
2.51	0	fu
3.745	0	fu
7.53	0	fu
17.4	0	fu
25.45	0	fu
25.9	0	fu
25.9	0	fu
0.0938	1	iri
0.183	1	iri
0.273	1	iri
0.542	1	iri
0.632	1	iri
0.721	1	iri
0.811	1	iri
0.901	1	iri
1.21	1	iri
1.39	1	iri
1.48	1	iri
1.61	1	iri
1.71	1	iri
1.8	1	iri
1.8	1	iri
1.89	1	iri
1.89	1	iri
1.98	1	iri
1.98	1	iri
2.03	1	iri
2.03	1	iri
2.03	1	iri
2.11	1	iri
2.15	1	iri
2.15	1	iri
2.24	1	iri
2.33	1	iri
2.47	1	iri
2.53	1	iri
2.53	1	iri
2.53	1	iri
2.56	1	iri
2.61	1	iri
2.74	1	iri
2.79	1	iri
2.84	1	iri
3.68	1	iri
4.08	1	iri
4.2	1	iri
4.35	1	iri
4.44	1	iri
4.44	1	iri
4.58	1	iri
4.67	1	iri
4.76	1	iri
4.8	1	iri
4.91	1	iri
5.01	1	iri
5.04	1	iri
5.24	1	iri
5.47	1	iri
5.62	1	iri
5.64	1	iri
5.97	1	iri
6.16	1	iri
6.16	1	iri
6.37	1	iri
6.5	1	iri
6.59	1	iri
6.82	1	iri
6.92	1	iri
6.92	1	iri
6.95	1	iri
7.04	1	iri
7.04	1	iri
7.18	1	iri
7.18	1	iri
7.26	1	iri
7.26	1	iri
7.35	1	iri
7.35	1	iri
7.4	1	iri
7.4	1	iri
7.55	1	iri
7.58	1	iri
7.85	1	iri
7.85	1	iri
7.98	1	iri
8.32	1	iri
8.43	1	iri
8.53	1	iri
8.62	1	iri
8.65	1	iri
8.71	1	iri
8.74	1	iri
8.86	1	iri
8.97	1	iri
9.3	1	iri
9.41	1	iri
9.51	1	iri
9.51	1	iri
9.55	1	iri
9.75	1	iri
9.82	1	iri
9.95	1	iri
10	1	iri
10.2	1	iri
10.3	1	iri
10.4	1	iri
10.6	1	iri
10.7	1	iri
10.7	1	iri
10.9	1	iri
11	1	iri
11	1	iri
11.1	1	iri
11.1	1	iri
11.2	1	iri
11.3	1	iri
11.6	1	iri
11.7	1	iri
11.8	1	iri
12.4	1	iri
12.5	1	iri
12.6	1	iri
12.7	1	iri
12.7	1	iri
12.8	1	iri
12.9	1	iri
13.4	1	iri
13.5	1	iri
13.5	1	iri
13.6	1	iri
15.7	1	iri
16.1	1	iri
18.5	1	iri
21	1	iri
22	1	iri
23	1	iri
23.2	1	iri
23.4	1	iri
24.1	1	iri
2.5	0	iri
11.25	0	iri
12.45	0	iri
13.75	0	iri
16.65	0	iri
18.35	0	iri
29.9	0	iri
29.9	0	iri
