## Supplementary data files for "Cancer patient survival can be accurately parameterized, revealing time-dependent therapeutic effects and doubling the precision of small trials": FFCD2001_S1B.csv

Time	Event	Arm
0.637	1	fu
0.816	1	fu
0.816	1	fu
1.44	1	fu
1.65	1	fu
2.16	1	fu
2.34	1	fu
2.52	1	fu
2.52	1	fu
2.69	1	fu
2.69	1	fu
2.69	1	fu
2.87	1	fu
2.87	1	fu
2.99	1	fu
3.05	1	fu
3.05	1	fu
3.29	1	fu
3.29	1	fu
3.29	1	fu
3.69	1	fu
3.85	1	fu
3.85	1	fu
3.85	1	fu
3.97	1	fu
4.21	1	fu
4.66	1	fu
4.76	1	fu
4.76	1	fu
4.84	1	fu
5.02	1	fu
5.02	1	fu
5.13	1	fu
5.19	1	fu
5.54	1	fu
5.73	1	fu
6.09	1	fu
6.18	1	fu
6.27	1	fu
6.36	1	fu
6.45	1	fu
6.45	1	fu
6.61	1	fu
6.89	1	fu
7.1	1	fu
7.16	1	fu
7.34	1	fu
7.72	1	fu
7.72	1	fu
7.72	1	fu
7.72	1	fu
7.72	1	fu
7.96	1	fu
8.26	1	fu
8.41	1	fu
8.68	1	fu
9.31	1	fu
9.49	1	fu
9.93	1	fu
10.3	1	fu
10.4	1	fu
10.6	1	fu
11.5	1	fu
11.8	1	fu
11.9	1	fu
12.1	1	fu
12.1	1	fu
13.7	1	fu
14	1	fu
14.4	1	fu
14.6	1	fu
14.9	1	fu
15.1	1	fu
15.7	1	fu
16.2	1	fu
16.5	1	fu
17.6	1	fu
18.2	1	fu
18.2	1	fu
18.5	1	fu
19.2	1	fu
19.3	1	fu
19.3	1	fu
19.6	1	fu
19.7	1	fu
20.4	1	fu
20.4	1	fu
20.5	1	fu
20.5	1	fu
20.5	1	fu
20.5	1	fu
20.9	1	fu
22.1	1	fu
22.6	1	fu
22.9	1	fu
23.2	1	fu
24.3	1	fu
24.3	1	fu
24.6	1	fu
25.8	1	fu
26.6	1	fu
26.6	1	fu
26.6	1	fu
27.5	1	fu
27.7	1	fu
28.1	1	fu
28.1	1	fu
28.9	1	fu
30.9	1	fu
31.2	1	fu
32.6	1	fu
33	1	fu
33.7	1	fu
34.5	1	fu
34.5	1	fu
34.5	1	fu
34.8	1	fu
36.5	1	fu
36.8	1	fu
40.5	1	fu
40.6	1	fu
42.9	1	fu
46.5	1	fu
49.4	1	fu
49.9	1	fu
51.1	1	fu
2.605	0	fu
5.075	0	fu
7.62	0	fu
11.65	0	fu
13	0	fu
14.45	0	fu
16	0	fu
17.3	0	fu
18.85	0	fu
23.45	0	fu
26.7	0	fu
33.35	0	fu
36.6	0	fu
59.7	0	fu
59.7	0	fu
59.7	0	fu
0.0434	1	iri
0.212	1	iri
0.212	1	iri
0.547	1	iri
0.725	1	iri
0.904	1	iri
1.02	1	iri
1.19	1	iri
1.4	1	iri
1.62	1	iri
1.8	1	iri
1.8	1	iri
2.02	1	iri
2.02	1	iri
2.21	1	iri
2.21	1	iri
2.42	1	iri
2.51	1	iri
2.69	1	iri
2.87	1	iri
3.59	1	iri
3.88	1	iri
4.12	1	iri
4.48	1	iri
5.02	1	iri
5.2	1	iri
5.42	1	iri
5.6	1	iri
5.91	1	iri
6.09	1	iri
6.31	1	iri
6.53	1	iri
6.64	1	iri
6.72	1	iri
6.9	1	iri
6.99	1	iri
7.16	1	iri
7.25	1	iri
7.28	1	iri
7.43	1	iri
7.7	1	iri
7.88	1	iri
8.1	1	iri
8.1	1	iri
8.24	1	iri
8.81	1	iri
8.86	1	iri
9.01	1	iri
9.31	1	iri
9.49	1	iri
9.49	1	iri
9.96	1	iri
10.4	1	iri
10.4	1	iri
10.8	1	iri
11	1	iri
11.1	1	iri
11.2	1	iri
11.5	1	iri
12.1	1	iri
12.2	1	iri
12.3	1	iri
12.4	1	iri
12.6	1	iri
12.6	1	iri
12.7	1	iri
12.9	1	iri
12.9	1	iri
13.5	1	iri
13.5	1	iri
14	1	iri
14.5	1	iri
14.8	1	iri
14.9	1	iri
15	1	iri
15.7	1	iri
15.9	1	iri
16.5	1	iri
16.6	1	iri
16.9	1	iri
18.1	1	iri
18.1	1	iri
18.4	1	iri
18.5	1	iri
18.7	1	iri
18.9	1	iri
19.2	1	iri
19.7	1	iri
19.9	1	iri
20	1	iri
20.3	1	iri
20.4	1	iri
20.6	1	iri
20.6	1	iri
20.6	1	iri
21.3	1	iri
21.5	1	iri
21.7	1	iri
21.8	1	iri
22.4	1	iri
22.8	1	iri
23	1	iri
23.5	1	iri
24.1	1	iri
24.3	1	iri
24.4	1	iri
26.4	1	iri
26.5	1	iri
28.3	1	iri
30.7	1	iri
31.1	1	iri
31.9	1	iri
33.7	1	iri
36.7	1	iri
41.5	1	iri
45.1	1	iri
46.7	1	iri
48.4	1	iri
54.4	1	iri
59.4	1	iri
11.05	0	iri
12.05	0	iri
13	0	iri
14.05	0	iri
15.1	0	iri
16.05	0	iri
17	0	iri
18	0	iri
19.05	0	iri
23.4	0	iri
26.7	0	iri
32.7	0	iri
34.9	0	iri
37.4	0	iri
42.1	0	iri
44.05	0	iri
46	0	iri
48.05	0	iri
59.7	0	iri
59.7	0	iri
