## Supplementary data files for "Cancer patient survival can be accurately parameterized, revealing time-dependent therapeutic effects and doubling the precision of small trials": FFCD2001_S1C.csv

Time	Event	Arm
0.207	1	simplified
0.207	1	simplified
0.207	1	simplified
0.909	1	simplified
0.909	1	simplified
1.3	1	simplified
1.49	1	simplified
1.49	1	simplified
1.61	1	simplified
1.71	1	simplified
1.71	1	simplified
1.71	1	simplified
1.71	1	simplified
1.82	1	simplified
1.82	1	simplified
1.82	1	simplified
1.91	1	simplified
1.91	1	simplified
1.91	1	simplified
1.91	1	simplified
1.91	1	simplified
1.91	1	simplified
1.91	1	simplified
1.94	1	simplified
1.95	1	simplified
2.04	1	simplified
2.05	1	simplified
2.22	1	simplified
2.22	1	simplified
2.28	1	simplified
2.31	1	simplified
2.36	1	simplified
2.36	1	simplified
2.4	1	simplified
2.45	1	simplified
2.49	1	simplified
2.49	1	simplified
2.49	1	simplified
2.5	1	simplified
2.5	1	simplified
2.63	1	simplified
2.8	1	simplified
2.85	1	simplified
2.85	1	simplified
2.95	1	simplified
2.95	1	simplified
3.57	1	simplified
3.63	1	simplified
3.69	1	simplified
3.77	1	simplified
3.84	1	simplified
3.89	1	simplified
3.89	1	simplified
3.97	1	simplified
4.06	1	simplified
4.51	1	simplified
4.69	1	simplified
4.69	1	simplified
4.87	1	simplified
4.98	1	simplified
5.1	1	simplified
5.15	1	simplified
5.23	1	simplified
5.23	1	simplified
5.32	1	simplified
5.32	1	simplified
5.41	1	simplified
5.5	1	simplified
5.5	1	simplified
5.92	1	simplified
6.04	1	simplified
6.35	1	simplified
6.44	1	simplified
6.58	1	simplified
6.58	1	simplified
6.8	1	simplified
6.95	1	simplified
7.32	1	simplified
7.44	1	simplified
7.54	1	simplified
7.54	1	simplified
7.59	1	simplified
7.89	1	simplified
7.89	1	simplified
7.89	1	simplified
8.12	1	simplified
8.29	1	simplified
8.51	1	simplified
8.51	1	simplified
8.53	1	simplified
8.6	1	simplified
8.6	1	simplified
8.64	1	simplified
8.64	1	simplified
8.87	1	simplified
8.88	1	simplified
9.18	1	simplified
9.23	1	simplified
9.41	1	simplified
9.49	1	simplified
9.51	1	simplified
9.63	1	simplified
9.78	1	simplified
9.9	1	simplified
10	1	simplified
10.1	1	simplified
10.2	1	simplified
10.3	1	simplified
10.4	1	simplified
10.7	1	simplified
11	1	simplified
11.1	1	simplified
11.1	1	simplified
11.1	1	simplified
11.2	1	simplified
11.2	1	simplified
11.3	1	simplified
11.5	1	simplified
11.6	1	simplified
11.7	1	simplified
12.2	1	simplified
12.3	1	simplified
12.7	1	simplified
13.2	1	simplified
13.3	1	simplified
13.9	1	simplified
14.3	1	simplified
14.6	1	simplified
14.7	1	simplified
15.5	1	simplified
15.6	1	simplified
17.8	1	simplified
17.9	1	simplified
2.54	0	simplified
7.49	0	simplified
12.45	0	simplified
17.45	0	simplified
22.45	0	simplified
25.35	0	simplified
25.8	0	simplified
25.8	0	simplified
0.43	1	classic
0.61	1	classic
0.615	1	classic
0.655	1	classic
0.834	1	classic
1.24	1	classic
1.36	1	classic
1.42	1	classic
1.46	1	classic
1.51	1	classic
1.6	1	classic
1.64	1	classic
1.64	1	classic
1.65	1	classic
1.65	1	classic
1.69	1	classic
1.78	1	classic
1.78	1	classic
1.78	1	classic
1.82	1	classic
1.82	1	classic
1.83	1	classic
1.95	1	classic
2.16	1	classic
2.45	1	classic
2.45	1	classic
2.49	1	classic
2.49	1	classic
2.49	1	classic
2.54	1	classic
2.63	1	classic
2.63	1	classic
2.64	1	classic
2.67	1	classic
2.73	1	classic
2.76	1	classic
2.85	1	classic
2.9	1	classic
2.96	1	classic
3.03	1	classic
3.3	1	classic
3.66	1	classic
3.97	1	classic
3.97	1	classic
4.04	1	classic
4.08	1	classic
4.15	1	classic
4.24	1	classic
4.33	1	classic
4.34	1	classic
4.38	1	classic
4.51	1	classic
4.56	1	classic
4.6	1	classic
4.69	1	classic
4.87	1	classic
4.87	1	classic
4.92	1	classic
5.3	1	classic
5.41	1	classic
5.53	1	classic
5.63	1	classic
5.81	1	classic
5.95	1	classic
6.04	1	classic
6.04	1	classic
6.05	1	classic
6.08	1	classic
6.28	1	classic
6.49	1	classic
6.59	1	classic
6.71	1	classic
6.8	1	classic
6.85	1	classic
6.89	1	classic
7.09	1	classic
7.12	1	classic
7.12	1	classic
7.26	1	classic
7.26	1	classic
7.31	1	classic
7.34	1	classic
7.43	1	classic
7.55	1	classic
7.65	1	classic
7.78	1	classic
7.88	1	classic
8.01	1	classic
8.42	1	classic
8.51	1	classic
8.58	1	classic
8.78	1	classic
9	1	classic
9.47	1	classic
9.59	1	classic
9.82	1	classic
9.86	1	classic
9.99	1	classic
10.6	1	classic
10.7	1	classic
10.8	1	classic
11	1	classic
11.6	1	classic
11.7	1	classic
11.7	1	classic
11.8	1	classic
11.8	1	classic
12	1	classic
12.4	1	classic
12.5	1	classic
12.5	1	classic
12.6	1	classic
12.7	1	classic
12.7	1	classic
12.7	1	classic
12.9	1	classic
13.5	1	classic
13.5	1	classic
13.6	1	classic
13.6	1	classic
14	1	classic
14.6	1	classic
16	1	classic
18.6	1	classic
19.1	1	classic
19.7	1	classic
19.9	1	classic
20.6	1	classic
20.9	1	classic
21.2	1	classic
22	1	classic
22.3	1	classic
23.2	1	classic
23.3	1	classic
24	1	classic
2.515	0	classic
12.55	0	classic
17.45	0	classic
27.35	0	classic
29.8	0	classic
29.8	0	classic
