## Supplementary data files for "Cancer patient survival can be accurately parameterized, revealing time-dependent therapeutic effects and doubling the precision of small trials": FFCD2001_S1D.csv

Time	Event	Arm
0.284	1	simplified
0.284	1	simplified
0.752	1	simplified
0.752	1	simplified
0.752	1	simplified
1.49	1	simplified
1.49	1	simplified
2.03	1	simplified
2.03	1	simplified
2.2	1	simplified
2.2	1	simplified
2.47	1	simplified
2.47	1	simplified
2.62	1	simplified
2.62	1	simplified
2.92	1	simplified
3.05	1	simplified
3.42	1	simplified
3.72	1	simplified
3.72	1	simplified
3.72	1	simplified
3.97	1	simplified
3.97	1	simplified
4.48	1	simplified
4.77	1	simplified
4.77	1	simplified
4.77	1	simplified
5.11	1	simplified
5.11	1	simplified
5.57	1	simplified
5.83	1	simplified
6.08	1	simplified
6.08	1	simplified
6.08	1	simplified
6.43	1	simplified
6.43	1	simplified
6.43	1	simplified
6.43	1	simplified
6.61	1	simplified
6.61	1	simplified
6.84	1	simplified
6.84	1	simplified
6.84	1	simplified
7.15	1	simplified
7.15	1	simplified
7.37	1	simplified
7.55	1	simplified
7.6	1	simplified
7.6	1	simplified
7.6	1	simplified
7.93	1	simplified
7.93	1	simplified
8.18	1	simplified
8.55	1	simplified
8.67	1	simplified
8.84	1	simplified
9.29	1	simplified
9.29	1	simplified
9.47	1	simplified
9.47	1	simplified
9.47	1	simplified
9.65	1	simplified
9.83	1	simplified
10.2	1	simplified
10.3	1	simplified
10.5	1	simplified
10.9	1	simplified
11	1	simplified
11.2	1	simplified
11.5	1	simplified
11.8	1	simplified
12	1	simplified
12.3	1	simplified
12.5	1	simplified
13.1	1	simplified
13.6	1	simplified
14	1	simplified
14.1	1	simplified
14.8	1	simplified
15.1	1	simplified
15.9	1	simplified
16.2	1	simplified
16.3	1	simplified
16.8	1	simplified
16.8	1	simplified
17.7	1	simplified
18	1	simplified
18.1	1	simplified
18.1	1	simplified
18.5	1	simplified
19.1	1	simplified
19.2	1	simplified
19.6	1	simplified
20.1	1	simplified
20.4	1	simplified
20.4	1	simplified
20.5	1	simplified
20.5	1	simplified
20.5	1	simplified
20.6	1	simplified
20.8	1	simplified
21.5	1	simplified
21.7	1	simplified
22.2	1	simplified
22.9	1	simplified
23.2	1	simplified
23.4	1	simplified
24.6	1	simplified
24.7	1	simplified
26	1	simplified
26.3	1	simplified
26.5	1	simplified
26.6	1	simplified
27.7	1	simplified
27.9	1	simplified
28	1	simplified
28.8	1	simplified
29	1	simplified
30.7	1	simplified
32	1	simplified
32	1	simplified
32.8	1	simplified
32.8	1	simplified
34.5	1	simplified
34.8	1	simplified
36.7	1	simplified
36.9	1	simplified
41.3	1	simplified
45.1	1	simplified
51.2	1	simplified
3.34	0	simplified
6.725	0	simplified
11.4	0	simplified
12.9	0	simplified
14.3	0	simplified
15.75	0	simplified
17.15	0	simplified
18.6	0	simplified
33.5	0	simplified
36.8	0	simplified
59.7	0	simplified
0.54	1	classic
0.718	1	classic
0.718	1	classic
0.897	1	classic
0.897	1	classic
1.43	1	classic
1.62	1	classic
1.62	1	classic
1.79	1	classic
2.21	1	classic
2.44	1	classic
2.51	1	classic
2.51	1	classic
2.51	1	classic
2.51	1	classic
2.68	1	classic
2.86	1	classic
2.95	1	classic
3.04	1	classic
3.04	1	classic
3.22	1	classic
3.36	1	classic
3.75	1	classic
3.87	1	classic
3.93	1	classic
4.29	1	classic
4.51	1	classic
4.67	1	classic
5	1	classic
5.18	1	classic
5.36	1	classic
5.36	1	classic
5.62	1	classic
6.25	1	classic
6.25	1	classic
6.97	1	classic
6.97	1	classic
7.15	1	classic
7.24	1	classic
7.33	1	classic
7.56	1	classic
7.72	1	classic
7.8	1	classic
7.95	1	classic
8.04	1	classic
8.22	1	classic
9.02	1	classic
10.2	1	classic
10.5	1	classic
10.7	1	classic
11.3	1	classic
11.6	1	classic
12.1	1	classic
12.3	1	classic
12.3	1	classic
12.5	1	classic
12.5	1	classic
12.7	1	classic
12.7	1	classic
12.9	1	classic
13.3	1	classic
13.4	1	classic
13.9	1	classic
14.4	1	classic
14.6	1	classic
14.8	1	classic
14.8	1	classic
15	1	classic
15.2	1	classic
15.5	1	classic
17.7	1	classic
18.1	1	classic
18.2	1	classic
18.6	1	classic
18.7	1	classic
18.8	1	classic
19.1	1	classic
19.5	1	classic
19.7	1	classic
19.9	1	classic
19.9	1	classic
20.2	1	classic
20.4	1	classic
20.5	1	classic
20.5	1	classic
20.9	1	classic
21.3	1	classic
21.4	1	classic
22.1	1	classic
22.5	1	classic
22.9	1	classic
23.3	1	classic
24	1	classic
24.1	1	classic
24.2	1	classic
24.4	1	classic
25.6	1	classic
25.8	1	classic
27.5	1	classic
28.3	1	classic
28.6	1	classic
30.8	1	classic
32.8	1	classic
33.8	1	classic
34.1	1	classic
34.5	1	classic
34.7	1	classic
36.5	1	classic
36.7	1	classic
40.6	1	classic
41	1	classic
46.4	1	classic
46.5	1	classic
46.9	1	classic
48.3	1	classic
49.5	1	classic
49.7	1	classic
54.6	1	classic
59.4	1	classic
3.445	0	classic
6.88	0	classic
11.2	0	classic
12.4	0	classic
13.45	0	classic
14.5	0	classic
15.75	0	classic
16.8	0	classic
17.8	0	classic
18.95	0	classic
23.4	0	classic
26.8	0	classic
33.5	0	classic
36.8	0	classic
42	0	classic
44.1	0	classic
46.15	0	classic
47.95	0	classic
59.9	0	classic
59.9	0	classic
59.9	0	classic
59.9	0	classic
