## Supplementary data files for "Cancer patient survival can be accurately parameterized, revealing time-dependent therapeutic effects and doubling the precision of small trials": Figitumumab2_2A.csv

Time	Event	Arm
0.324	1	figitumumab
0.324	1	figitumumab
0.324	1	figitumumab
0.419	1	figitumumab
0.538	1	figitumumab
0.538	1	figitumumab
0.538	1	figitumumab
0.538	1	figitumumab
0.846	1	figitumumab
0.846	1	figitumumab
0.846	1	figitumumab
0.846	1	figitumumab
0.846	1	figitumumab
0.846	1	figitumumab
0.894	1	figitumumab
0.894	1	figitumumab
0.894	1	figitumumab
0.894	1	figitumumab
0.894	1	figitumumab
0.894	1	figitumumab
1.39	1	figitumumab
1.39	1	figitumumab
1.39	1	figitumumab
1.51	1	figitumumab
1.51	1	figitumumab
1.51	1	figitumumab
1.51	1	figitumumab
1.63	1	figitumumab
1.63	1	figitumumab
1.63	1	figitumumab
1.63	1	figitumumab
1.72	1	figitumumab
1.72	1	figitumumab
1.72	1	figitumumab
1.72	1	figitumumab
1.72	1	figitumumab
1.72	1	figitumumab
2.06	1	figitumumab
2.06	1	figitumumab
2.06	1	figitumumab
2.06	1	figitumumab
2.06	1	figitumumab
2.06	1	figitumumab
2.2	1	figitumumab
2.2	1	figitumumab
2.36	1	figitumumab
2.36	1	figitumumab
2.36	1	figitumumab
2.36	1	figitumumab
2.36	1	figitumumab
2.63	1	figitumumab
2.63	1	figitumumab
2.63	1	figitumumab
2.72	1	figitumumab
2.72	1	figitumumab
2.72	1	figitumumab
2.72	1	figitumumab
2.72	1	figitumumab
2.72	1	figitumumab
3	1	figitumumab
3	1	figitumumab
3	1	figitumumab
3	1	figitumumab
3	1	figitumumab
3	1	figitumumab
3.26	1	figitumumab
3.26	1	figitumumab
3.26	1	figitumumab
3.26	1	figitumumab
3.27	1	figitumumab
3.28	1	figitumumab
3.31	1	figitumumab
3.31	1	figitumumab
3.5	1	figitumumab
3.5	1	figitumumab
3.5	1	figitumumab
3.75	1	figitumumab
3.75	1	figitumumab
3.75	1	figitumumab
3.78	1	figitumumab
3.81	1	figitumumab
3.83	1	figitumumab
3.86	1	figitumumab
3.88	1	figitumumab
4.05	1	figitumumab
4.05	1	figitumumab
4.05	1	figitumumab
4.05	1	figitumumab
4.05	1	figitumumab
4.59	1	figitumumab
4.62	1	figitumumab
4.7	1	figitumumab
4.7	1	figitumumab
4.83	1	figitumumab
4.83	1	figitumumab
4.83	1	figitumumab
4.93	1	figitumumab
5.02	1	figitumumab
5.02	1	figitumumab
5.16	1	figitumumab
5.16	1	figitumumab
5.16	1	figitumumab
5.29	1	figitumumab
5.34	1	figitumumab
5.47	1	figitumumab
5.47	1	figitumumab
5.47	1	figitumumab
5.61	1	figitumumab
5.61	1	figitumumab
5.61	1	figitumumab
5.61	1	figitumumab
5.61	1	figitumumab
5.63	1	figitumumab
5.65	1	figitumumab
5.68	1	figitumumab
5.73	1	figitumumab
5.77	1	figitumumab
5.81	1	figitumumab
5.83	1	figitumumab
5.85	1	figitumumab
5.86	1	figitumumab
5.9	1	figitumumab
5.93	1	figitumumab
5.98	1	figitumumab
6.03	1	figitumumab
6.07	1	figitumumab
6.1	1	figitumumab
6.16	1	figitumumab
6.19	1	figitumumab
6.35	1	figitumumab
6.84	1	figitumumab
6.84	1	figitumumab
6.9	1	figitumumab
6.9	1	figitumumab
6.93	1	figitumumab
6.95	1	figitumumab
6.99	1	figitumumab
7.03	1	figitumumab
7.08	1	figitumumab
7.18	1	figitumumab
7.25	1	figitumumab
7.3	1	figitumumab
7.51	1	figitumumab
7.51	1	figitumumab
7.7	1	figitumumab
7.7	1	figitumumab
7.8	1	figitumumab
7.8	1	figitumumab
7.8	1	figitumumab
7.98	1	figitumumab
8.04	1	figitumumab
8.08	1	figitumumab
8.11	1	figitumumab
8.17	1	figitumumab
8.21	1	figitumumab
8.22	1	figitumumab
8.27	1	figitumumab
8.31	1	figitumumab
8.49	1	figitumumab
8.52	1	figitumumab
8.6	1	figitumumab
8.66	1	figitumumab
8.67	1	figitumumab
8.71	1	figitumumab
8.76	1	figitumumab
8.87	1	figitumumab
9.04	1	figitumumab
9.04	1	figitumumab
9.09	1	figitumumab
9.12	1	figitumumab
9.13	1	figitumumab
9.15	1	figitumumab
9.18	1	figitumumab
9.27	1	figitumumab
9.27	1	figitumumab
9.55	1	figitumumab
9.82	1	figitumumab
9.82	1	figitumumab
9.82	1	figitumumab
9.82	1	figitumumab
9.91	1	figitumumab
10.1	1	figitumumab
10.1	1	figitumumab
10.1	1	figitumumab
10.2	1	figitumumab
10.2	1	figitumumab
10.3	1	figitumumab
10.3	1	figitumumab
10.3	1	figitumumab
10.4	1	figitumumab
10.5	1	figitumumab
10.5	1	figitumumab
10.6	1	figitumumab
10.8	1	figitumumab
10.9	1	figitumumab
11	1	figitumumab
11	1	figitumumab
11.1	1	figitumumab
11.1	1	figitumumab
11.2	1	figitumumab
11.2	1	figitumumab
11.3	1	figitumumab
11.5	1	figitumumab
12	1	figitumumab
12	1	figitumumab
12	1	figitumumab
12.1	1	figitumumab
12.1	1	figitumumab
12.2	1	figitumumab
12.3	1	figitumumab
12.4	1	figitumumab
12.7	1	figitumumab
12.9	1	figitumumab
13	1	figitumumab
13.1	1	figitumumab
13.1	1	figitumumab
13.2	1	figitumumab
13.3	1	figitumumab
13.3	1	figitumumab
13.5	1	figitumumab
13.9	1	figitumumab
14	1	figitumumab
14	1	figitumumab
14.1	1	figitumumab
14.2	1	figitumumab
14.4	1	figitumumab
14.5	1	figitumumab
14.5	1	figitumumab
14.6	1	figitumumab
15	1	figitumumab
15.1	1	figitumumab
15.7	1	figitumumab
15.9	1	figitumumab
16.2	1	figitumumab
16.4	1	figitumumab
16.5	1	figitumumab
16.5	1	figitumumab
16.7	1	figitumumab
17.6	1	figitumumab
18	1	figitumumab
18	1	figitumumab
18	1	figitumumab
18	1	figitumumab
18.8	1	figitumumab
18.8	1	figitumumab
19.7	1	figitumumab
20	1	figitumumab
21.4	1	figitumumab
21.9	1	figitumumab
21.9	1	figitumumab
22.7	1	figitumumab
22.7	1	figitumumab
23.8	1	figitumumab
24.3	1	figitumumab
24.3	1	figitumumab
0.1109	0	figitumumab
0.3715	0	figitumumab
0.4785	0	figitumumab
0.6445	0	figitumumab
0.967	0	figitumumab
1.12	0	figitumumab
1.25	0	figitumumab
1.45	0	figitumumab
1.57	0	figitumumab
1.815	0	figitumumab
1.985	0	figitumumab
2.13	0	figitumumab
2.28	0	figitumumab
2.675	0	figitumumab
2.92	0	figitumumab
3.085	0	figitumumab
3.215	0	figitumumab
3.41	0	figitumumab
3.585	0	figitumumab
3.82	0	figitumumab
3.97	0	figitumumab
4.13	0	figitumumab
4.295	0	figitumumab
4.485	0	figitumumab
4.765	0	figitumumab
6.28	0	figitumumab
7.9	0	figitumumab
8.29	0	figitumumab
8.68	0	figitumumab
9.065	0	figitumumab
9.41	0	figitumumab
11.15	0	figitumumab
13.55	0	figitumumab
17.5	0	figitumumab
17.65	0	figitumumab
17.85	0	figitumumab
17.85	0	figitumumab
18.05	0	figitumumab
18.25	0	figitumumab
18.4	0	figitumumab
18.4	0	figitumumab
18.7	0	figitumumab
18.7	0	figitumumab
18.85	0	figitumumab
19.05	0	figitumumab
19.15	0	figitumumab
19.25	0	figitumumab
19.45	0	figitumumab
19.6	0	figitumumab
19.9	0	figitumumab
20.25	0	figitumumab
20.5	0	figitumumab
20.85	0	figitumumab
21.1	0	figitumumab
21.45	0	figitumumab
21.75	0	figitumumab
22	0	figitumumab
22.4	0	figitumumab
22.55	0	figitumumab
22.75	0	figitumumab
22.9	0	figitumumab
23.05	0	figitumumab
23.15	0	figitumumab
23.3	0	figitumumab
23.45	0	figitumumab
23.7	0	figitumumab
23.7	0	figitumumab
23.95	0	figitumumab
24.05	0	figitumumab
24.2	0	figitumumab
24.35	0	figitumumab
24.55	0	figitumumab
24.85	0	figitumumab
25.05	0	figitumumab
25.25	0	figitumumab
25.45	0	figitumumab
25.65	0	figitumumab
25.85	0	figitumumab
26.05	0	figitumumab
26.25	0	figitumumab
26.45	0	figitumumab
26.65	0	figitumumab
26.85	0	figitumumab
27.75	0	figitumumab
28.35	0	figitumumab
28.95	0	figitumumab
29.85	0	figitumumab
0.245	1	control
0.245	1	control
0.335	1	control
0.335	1	control
0.335	1	control
0.496	1	control
0.496	1	control
0.496	1	control
0.496	1	control
0.496	1	control
0.496	1	control
0.82	1	control
0.82	1	control
0.82	1	control
0.82	1	control
1.02	1	control
1.02	1	control
1.02	1	control
1.02	1	control
1.27	1	control
1.34	1	control
1.62	1	control
1.67	1	control
1.71	1	control
1.73	1	control
1.74	1	control
1.75	1	control
1.78	1	control
1.8	1	control
1.85	1	control
1.9	1	control
1.94	1	control
2.01	1	control
2.1	1	control
2.18	1	control
2.26	1	control
2.29	1	control
2.48	1	control
2.48	1	control
2.89	1	control
3	1	control
3	1	control
3.09	1	control
3.18	1	control
3.29	1	control
3.29	1	control
3.43	1	control
3.43	1	control
3.56	1	control
3.56	1	control
3.56	1	control
3.61	1	control
3.67	1	control
3.74	1	control
3.75	1	control
3.76	1	control
3.86	1	control
3.86	1	control
3.86	1	control
4.19	1	control
4.19	1	control
4.26	1	control
4.26	1	control
4.33	1	control
4.41	1	control
4.51	1	control
4.64	1	control
4.7	1	control
4.73	1	control
4.75	1	control
4.77	1	control
4.8	1	control
4.84	1	control
4.93	1	control
5.08	1	control
5.08	1	control
5.08	1	control
5.17	1	control
5.23	1	control
5.23	1	control
5.28	1	control
5.28	1	control
5.28	1	control
5.28	1	control
5.28	1	control
5.28	1	control
5.28	1	control
5.48	1	control
5.48	1	control
5.48	1	control
5.48	1	control
5.57	1	control
5.57	1	control
5.57	1	control
5.58	1	control
5.59	1	control
5.6	1	control
5.63	1	control
5.73	1	control
5.73	1	control
5.81	1	control
6.1	1	control
6.1	1	control
6.1	1	control
6.4	1	control
6.4	1	control
6.4	1	control
6.4	1	control
6.4	1	control
6.4	1	control
6.57	1	control
6.57	1	control
6.57	1	control
6.63	1	control
6.71	1	control
6.79	1	control
6.83	1	control
6.87	1	control
6.94	1	control
6.96	1	control
7.01	1	control
7.07	1	control
7.09	1	control
7.17	1	control
7.93	1	control
7.93	1	control
7.93	1	control
7.93	1	control
7.93	1	control
8	1	control
8.01	1	control
8.04	1	control
8.05	1	control
8.07	1	control
8.1	1	control
8.15	1	control
8.64	1	control
8.64	1	control
8.64	1	control
8.64	1	control
8.64	1	control
8.64	1	control
8.64	1	control
8.64	1	control
8.64	1	control
8.64	1	control
9.07	1	control
9.07	1	control
9.07	1	control
9.07	1	control
9.07	1	control
9.07	1	control
9.34	1	control
9.41	1	control
9.46	1	control
9.54	1	control
9.59	1	control
9.64	1	control
9.68	1	control
9.71	1	control
9.75	1	control
9.82	1	control
9.89	1	control
9.98	1	control
10.1	1	control
10.2	1	control
10.3	1	control
10.3	1	control
10.4	1	control
10.4	1	control
10.5	1	control
10.5	1	control
10.6	1	control
10.7	1	control
10.7	1	control
10.8	1	control
10.9	1	control
10.9	1	control
11	1	control
11	1	control
11	1	control
11	1	control
11	1	control
11.1	1	control
11.1	1	control
11.1	1	control
11.2	1	control
11.2	1	control
11.3	1	control
11.4	1	control
11.4	1	control
11.5	1	control
11.6	1	control
11.7	1	control
11.7	1	control
11.8	1	control
12	1	control
12.2	1	control
12.2	1	control
12.8	1	control
12.9	1	control
13	1	control
13.2	1	control
13.3	1	control
13.4	1	control
13.5	1	control
13.6	1	control
13.8	1	control
14	1	control
14.2	1	control
14.6	1	control
14.8	1	control
15	1	control
15.3	1	control
15.3	1	control
15.6	1	control
15.7	1	control
15.7	1	control
15.9	1	control
16	1	control
16.5	1	control
16.6	1	control
16.7	1	control
16.8	1	control
17.7	1	control
17.7	1	control
18.5	1	control
18.5	1	control
19	1	control
19	1	control
19.3	1	control
19.3	1	control
19.7	1	control
20	1	control
20	1	control
20.3	1	control
20.4	1	control
20.5	1	control
20.7	1	control
20.8	1	control
21.5	1	control
21.5	1	control
21.5	1	control
23.3	1	control
24.3	1	control
24.9	1	control
25.1	1	control
0.29	0	control
0.559	0	control
0.883	0	control
1.15	0	control
1.37	0	control
1.66	0	control
1.93	0	control
2.23	0	control
2.835	0	control
3.36	0	control
3.705	0	control
4.15	0	control
4.53	0	control
5.68	0	control
6.495	0	control
7.18	0	control
8.16	0	control
8.435	0	control
8.855	0	control
8.855	0	control
9.165	0	control
9.375	0	control
9.6	0	control
13.15	0	control
13.95	0	control
16.05	0	control
17.45	0	control
17.55	0	control
17.65	0	control
17.75	0	control
17.85	0	control
18	0	control
18	0	control
18.15	0	control
18.25	0	control
18.35	0	control
18.45	0	control
18.55	0	control
18.65	0	control
18.75	0	control
18.85	0	control
18.95	0	control
19.05	0	control
19.15	0	control
19.25	0	control
19.35	0	control
19.45	0	control
19.55	0	control
19.95	0	control
20.15	0	control
20.45	0	control
20.65	0	control
20.95	0	control
21.15	0	control
21.45	0	control
21.65	0	control
21.95	0	control
22.35	0	control
22.45	0	control
22.55	0	control
22.65	0	control
22.75	0	control
22.85	0	control
22.95	0	control
23.05	0	control
23.15	0	control
23.25	0	control
23.35	0	control
23.55	0	control
23.65	0	control
23.75	0	control
23.85	0	control
23.95	0	control
24.05	0	control
24.15	0	control
24.25	0	control
24.35	0	control
24.45	0	control
24.55	0	control
24.95	0	control
25.15	0	control
25.35	0	control
25.55	0	control
25.75	0	control
26.05	0	control
26.25	0	control
26.45	0	control
26.65	0	control
26.85	0	control
27.45	0	control
27.85	0	control
28.25	0	control
