## Supplementary data files for "Cancer patient survival can be accurately parameterized, revealing time-dependent therapeutic effects and doubling the precision of small trials": Figitumumab2_2B.csv

Time	Event	Arm
0.423	1	figitumumab
0.423	1	figitumumab
0.423	1	figitumumab
0.466	1	figitumumab
0.509	1	figitumumab
0.509	1	figitumumab
0.574	1	figitumumab
0.574	1	figitumumab
0.617	1	figitumumab
0.617	1	figitumumab
0.638	1	figitumumab
0.982	1	figitumumab
0.982	1	figitumumab
1	1	figitumumab
1	1	figitumumab
1.05	1	figitumumab
1.09	1	figitumumab
1.09	1	figitumumab
1.3	1	figitumumab
1.3	1	figitumumab
1.3	1	figitumumab
1.3	1	figitumumab
1.3	1	figitumumab
1.3	1	figitumumab
1.3	1	figitumumab
1.3	1	figitumumab
1.3	1	figitumumab
1.3	1	figitumumab
1.3	1	figitumumab
1.41	1	figitumumab
1.41	1	figitumumab
1.41	1	figitumumab
1.41	1	figitumumab
1.41	1	figitumumab
1.41	1	figitumumab
1.41	1	figitumumab
1.41	1	figitumumab
1.41	1	figitumumab
1.41	1	figitumumab
1.54	1	figitumumab
1.54	1	figitumumab
1.54	1	figitumumab
1.54	1	figitumumab
1.54	1	figitumumab
1.54	1	figitumumab
1.54	1	figitumumab
1.54	1	figitumumab
1.54	1	figitumumab
1.54	1	figitumumab
1.78	1	figitumumab
1.78	1	figitumumab
1.78	1	figitumumab
1.78	1	figitumumab
1.78	1	figitumumab
1.78	1	figitumumab
1.78	1	figitumumab
1.84	1	figitumumab
1.84	1	figitumumab
1.84	1	figitumumab
2.03	1	figitumumab
2.03	1	figitumumab
2.12	1	figitumumab
2.23	1	figitumumab
2.23	1	figitumumab
2.34	1	figitumumab
2.34	1	figitumumab
2.34	1	figitumumab
2.55	1	figitumumab
2.61	1	figitumumab
2.61	1	figitumumab
2.61	1	figitumumab
2.7	1	figitumumab
2.72	1	figitumumab
2.72	1	figitumumab
2.76	1	figitumumab
2.76	1	figitumumab
2.85	1	figitumumab
2.85	1	figitumumab
2.85	1	figitumumab
2.85	1	figitumumab
2.85	1	figitumumab
2.85	1	figitumumab
2.85	1	figitumumab
2.85	1	figitumumab
2.85	1	figitumumab
2.85	1	figitumumab
2.85	1	figitumumab
2.85	1	figitumumab
2.85	1	figitumumab
2.85	1	figitumumab
2.91	1	figitumumab
2.91	1	figitumumab
2.91	1	figitumumab
3	1	figitumumab
3.07	1	figitumumab
3.07	1	figitumumab
3.13	1	figitumumab
3.13	1	figitumumab
3.19	1	figitumumab
3.3	1	figitumumab
3.47	1	figitumumab
3.47	1	figitumumab
3.47	1	figitumumab
3.47	1	figitumumab
3.47	1	figitumumab
3.49	1	figitumumab
3.73	1	figitumumab
3.73	1	figitumumab
3.73	1	figitumumab
3.73	1	figitumumab
3.73	1	figitumumab
3.73	1	figitumumab
4.07	1	figitumumab
4.07	1	figitumumab
4.07	1	figitumumab
4.07	1	figitumumab
4.07	1	figitumumab
4.12	1	figitumumab
4.12	1	figitumumab
4.12	1	figitumumab
4.29	1	figitumumab
4.29	1	figitumumab
4.29	1	figitumumab
4.29	1	figitumumab
4.29	1	figitumumab
4.29	1	figitumumab
4.29	1	figitumumab
4.29	1	figitumumab
4.29	1	figitumumab
4.29	1	figitumumab
4.29	1	figitumumab
4.29	1	figitumumab
4.29	1	figitumumab
4.29	1	figitumumab
4.29	1	figitumumab
4.46	1	figitumumab
4.46	1	figitumumab
4.46	1	figitumumab
4.46	1	figitumumab
4.46	1	figitumumab
4.46	1	figitumumab
4.46	1	figitumumab
4.55	1	figitumumab
4.65	1	figitumumab
4.65	1	figitumumab
4.81	1	figitumumab
4.81	1	figitumumab
4.81	1	figitumumab
4.81	1	figitumumab
4.81	1	figitumumab
4.91	1	figitumumab
4.91	1	figitumumab
4.91	1	figitumumab
4.91	1	figitumumab
5	1	figitumumab
5.13	1	figitumumab
5.19	1	figitumumab
5.19	1	figitumumab
5.23	1	figitumumab
5.34	1	figitumumab
5.34	1	figitumumab
5.34	1	figitumumab
5.39	1	figitumumab
5.39	1	figitumumab
5.39	1	figitumumab
5.45	1	figitumumab
5.45	1	figitumumab
5.45	1	figitumumab
5.45	1	figitumumab
5.54	1	figitumumab
5.54	1	figitumumab
5.54	1	figitumumab
5.54	1	figitumumab
5.55	1	figitumumab
5.56	1	figitumumab
5.56	1	figitumumab
5.57	1	figitumumab
5.57	1	figitumumab
5.57	1	figitumumab
5.58	1	figitumumab
5.59	1	figitumumab
5.59	1	figitumumab
5.59	1	figitumumab
5.6	1	figitumumab
5.6	1	figitumumab
5.6	1	figitumumab
5.62	1	figitumumab
5.62	1	figitumumab
5.62	1	figitumumab
5.62	1	figitumumab
5.69	1	figitumumab
5.69	1	figitumumab
5.69	1	figitumumab
5.73	1	figitumumab
5.73	1	figitumumab
5.73	1	figitumumab
5.73	1	figitumumab
5.76	1	figitumumab
5.76	1	figitumumab
5.76	1	figitumumab
5.76	1	figitumumab
5.76	1	figitumumab
5.79	1	figitumumab
5.82	1	figitumumab
5.84	1	figitumumab
5.88	1	figitumumab
5.92	1	figitumumab
5.98	1	figitumumab
6.05	1	figitumumab
6.08	1	figitumumab
6.15	1	figitumumab
6.27	1	figitumumab
6.27	1	figitumumab
6.27	1	figitumumab
6.27	1	figitumumab
6.75	1	figitumumab
6.77	1	figitumumab
6.82	1	figitumumab
6.82	1	figitumumab
6.82	1	figitumumab
6.82	1	figitumumab
6.96	1	figitumumab
6.96	1	figitumumab
6.96	1	figitumumab
6.96	1	figitumumab
6.97	1	figitumumab
6.99	1	figitumumab
6.99	1	figitumumab
7	1	figitumumab
7	1	figitumumab
7.01	1	figitumumab
7.01	1	figitumumab
7.04	1	figitumumab
7.05	1	figitumumab
7.08	1	figitumumab
7.1	1	figitumumab
7.11	1	figitumumab
7.13	1	figitumumab
7.17	1	figitumumab
7.38	1	figitumumab
7.47	1	figitumumab
7.53	1	figitumumab
7.83	1	figitumumab
7.83	1	figitumumab
8.03	1	figitumumab
8.06	1	figitumumab
8.24	1	figitumumab
8.31	1	figitumumab
8.31	1	figitumumab
8.33	1	figitumumab
8.69	1	figitumumab
8.69	1	figitumumab
8.69	1	figitumumab
8.69	1	figitumumab
8.72	1	figitumumab
8.72	1	figitumumab
8.74	1	figitumumab
8.88	1	figitumumab
9.72	1	figitumumab
9.77	1	figitumumab
9.77	1	figitumumab
11.1	1	figitumumab
11.2	1	figitumumab
11.5	1	figitumumab
12.4	1	figitumumab
12.4	1	figitumumab
12.6	1	figitumumab
12.9	1	figitumumab
14.8	1	figitumumab
15.4	1	figitumumab
15.4	1	figitumumab
16.7	1	figitumumab
16.7	1	figitumumab
22	1	figitumumab
24	1	figitumumab
0.0398	0	figitumumab
0.1118	0	figitumumab
0.1655	0	figitumumab
0.219	0	figitumumab
0.305	0	figitumumab
0.38	0	figitumumab
0.38	0	figitumumab
0.4875	0	figitumumab
0.5415	0	figitumumab
0.5955	0	figitumumab
0.67	0	figitumumab
0.745	0	figitumumab
0.745	0	figitumumab
0.8095	0	figitumumab
0.9065	0	figitumumab
0.9605	0	figitumumab
1.025	0	figitumumab
1.07	0	figitumumab
1.11	0	figitumumab
1.165	0	figitumumab
1.25	0	figitumumab
1.335	0	figitumumab
1.335	0	figitumumab
1.445	0	figitumumab
1.51	0	figitumumab
1.585	0	figitumumab
1.585	0	figitumumab
1.65	0	figitumumab
1.745	0	figitumumab
1.745	0	figitumumab
1.81	0	figitumumab
1.885	0	figitumumab
1.99	0	figitumumab
1.99	0	figitumumab
2.075	0	figitumumab
2.175	0	figitumumab
2.175	0	figitumumab
2.285	0	figitumumab
2.285	0	figitumumab
2.39	0	figitumumab
2.39	0	figitumumab
2.495	0	figitumumab
2.58	0	figitumumab
2.805	0	figitumumab
2.955	0	figitumumab
3.16	0	figitumumab
3.365	0	figitumumab
3.48	0	figitumumab
3.675	0	figitumumab
3.785	0	figitumumab
4.02	0	figitumumab
4.205	0	figitumumab
4.345	0	figitumumab
4.505	0	figitumumab
4.73	0	figitumumab
4.86	0	figitumumab
5.065	0	figitumumab
5.655	0	figitumumab
6.09	0	figitumumab
6.595	0	figitumumab
6.965	0	figitumumab
7.39	0	figitumumab
8.51	0	figitumumab
9.535	0	figitumumab
11.25	0	figitumumab
12.2	0	figitumumab
16.85	0	figitumumab
0.252	1	control
0.252	1	control
0.252	1	control
0.257	1	control
0.278	1	control
0.33	1	control
0.401	1	control
0.501	1	control
0.593	1	control
0.593	1	control
0.593	1	control
0.628	1	control
0.713	1	control
0.713	1	control
0.713	1	control
0.89	1	control
0.89	1	control
0.89	1	control
0.983	1	control
1.01	1	control
1.08	1	control
1.21	1	control
1.21	1	control
1.21	1	control
1.21	1	control
1.21	1	control
1.21	1	control
1.21	1	control
1.21	1	control
1.28	1	control
1.28	1	control
1.28	1	control
1.28	1	control
1.39	1	control
1.39	1	control
1.39	1	control
1.39	1	control
1.39	1	control
1.39	1	control
1.39	1	control
1.51	1	control
1.51	1	control
1.51	1	control
1.51	1	control
1.51	1	control
1.51	1	control
1.51	1	control
1.51	1	control
1.51	1	control
1.51	1	control
1.51	1	control
1.77	1	control
1.82	1	control
1.82	1	control
1.82	1	control
1.84	1	control
1.84	1	control
1.9	1	control
2.1	1	control
2.15	1	control
2.19	1	control
2.26	1	control
2.35	1	control
2.38	1	control
2.48	1	control
2.62	1	control
2.62	1	control
2.64	1	control
2.67	1	control
2.69	1	control
2.71	1	control
2.73	1	control
2.74	1	control
2.74	1	control
2.77	1	control
2.77	1	control
2.78	1	control
2.8	1	control
2.82	1	control
2.83	1	control
2.83	1	control
2.86	1	control
2.86	1	control
2.86	1	control
2.86	1	control
2.86	1	control
2.86	1	control
2.86	1	control
2.86	1	control
2.86	1	control
2.86	1	control
2.86	1	control
2.86	1	control
3.07	1	control
3.07	1	control
3.07	1	control
3.13	1	control
3.13	1	control
3.13	1	control
3.34	1	control
3.34	1	control
3.49	1	control
3.49	1	control
3.49	1	control
3.49	1	control
3.49	1	control
3.71	1	control
3.71	1	control
3.71	1	control
3.71	1	control
3.87	1	control
3.87	1	control
4.06	1	control
4.06	1	control
4.06	1	control
4.06	1	control
4.17	1	control
4.17	1	control
4.17	1	control
4.17	1	control
4.17	1	control
4.17	1	control
4.17	1	control
4.17	1	control
4.23	1	control
4.23	1	control
4.23	1	control
4.23	1	control
4.23	1	control
4.24	1	control
4.24	1	control
4.24	1	control
4.24	1	control
4.29	1	control
4.29	1	control
4.38	1	control
4.38	1	control
4.38	1	control
4.38	1	control
4.4	1	control
4.48	1	control
4.48	1	control
4.55	1	control
4.57	1	control
4.65	1	control
4.65	1	control
4.72	1	control
4.72	1	control
4.74	1	control
4.74	1	control
4.98	1	control
4.98	1	control
4.98	1	control
4.98	1	control
5.23	1	control
5.23	1	control
5.3	1	control
5.3	1	control
5.3	1	control
5.3	1	control
5.49	1	control
5.52	1	control
5.52	1	control
5.52	1	control
5.55	1	control
5.55	1	control
5.55	1	control
5.55	1	control
5.55	1	control
5.56	1	control
5.56	1	control
5.57	1	control
5.57	1	control
5.57	1	control
5.58	1	control
5.59	1	control
5.59	1	control
5.6	1	control
5.6	1	control
5.6	1	control
5.64	1	control
5.64	1	control
5.64	1	control
5.64	1	control
5.73	1	control
5.73	1	control
5.73	1	control
5.74	1	control
5.75	1	control
5.76	1	control
5.88	1	control
5.98	1	control
6.02	1	control
6.08	1	control
6.36	1	control
6.36	1	control
6.62	1	control
6.62	1	control
6.71	1	control
6.79	1	control
6.83	1	control
6.9	1	control
6.93	1	control
6.97	1	control
6.99	1	control
7	1	control
7.01	1	control
7.02	1	control
7.07	1	control
7.09	1	control
7.12	1	control
7.21	1	control
7.21	1	control
7.21	1	control
7.21	1	control
7.48	1	control
7.48	1	control
7.48	1	control
7.91	1	control
7.91	1	control
8.36	1	control
8.36	1	control
8.36	1	control
8.37	1	control
8.38	1	control
8.42	1	control
8.5	1	control
8.55	1	control
8.62	1	control
8.81	1	control
8.81	1	control
8.81	1	control
9.7	1	control
9.7	1	control
9.73	1	control
9.75	1	control
9.75	1	control
9.76	1	control
9.78	1	control
9.87	1	control
10.1	1	control
11.1	1	control
11.1	1	control
11.1	1	control
11.2	1	control
11.5	1	control
12.2	1	control
12.3	1	control
12.5	1	control
15.7	1	control
16	1	control
19.3	1	control
0.09885	0	control
0.09885	0	control
0.2095	0	control
0.272	0	control
0.3375	0	control
0.4255	0	control
0.4755	0	control
0.547	0	control
0.6105	0	control
0.6705	0	control
0.7385	0	control
0.798	0	control
0.861	0	control
0.9275	0	control
1.004	0	control
1.07	0	control
1.145	0	control
1.145	0	control
1.245	0	control
1.365	0	control
1.42	0	control
1.48	0	control
1.545	0	control
1.605	0	control
1.655	0	control
1.725	0	control
1.795	0	control
1.875	0	control
1.955	0	control
2.03	0	control
2.09	0	control
2.135	0	control
2.21	0	control
2.31	0	control
2.365	0	control
2.445	0	control
2.55	0	control
2.55	0	control
2.7	0	control
2.775	0	control
2.845	0	control
2.935	0	control
3.015	0	control
3.1	0	control
3.235	0	control
3.235	0	control
3.235	0	control
3.365	0	control
3.455	0	control
3.56	0	control
3.65	0	control
3.65	0	control
3.745	0	control
3.825	0	control
3.905	0	control
4.025	0	control
4.09	0	control
4.145	0	control
4.235	0	control
4.335	0	control
4.39	0	control
4.455	0	control
4.54	0	control
4.61	0	control
4.685	0	control
4.805	0	control
4.805	0	control
4.925	0	control
5.045	0	control
5.045	0	control
5.17	0	control
5.9	0	control
6.565	0	control
7.255	0	control
8.585	0	control
9.19	0	control
9.85	0	control
11.75	0	control
14.05	0	control
14.05	0	control
14.05	0	control
15.35	0	control
16.65	0	control
17.55	0	control
19	0	control
19	0	control
19.35	0	control
