## Supplementary data files for "Cancer patient survival can be accurately parameterized, revealing time-dependent therapeutic effects and doubling the precision of small trials": Figitumumab_2A.csv

Time	Event	Arm
0.382	1	figitumumab
0.43	1	figitumumab
0.433	1	figitumumab
0.437	1	figitumumab
0.508	1	figitumumab
0.562	1	figitumumab
0.598	1	figitumumab
0.623	1	figitumumab
0.632	1	figitumumab
0.635	1	figitumumab
0.661	1	figitumumab
0.716	1	figitumumab
0.75	1	figitumumab
0.769	1	figitumumab
0.782	1	figitumumab
0.8	1	figitumumab
0.831	1	figitumumab
0.881	1	figitumumab
0.9	1	figitumumab
0.931	1	figitumumab
0.967	1	figitumumab
0.984	1	figitumumab
1	1	figitumumab
1.02	1	figitumumab
1.05	1	figitumumab
1.06	1	figitumumab
1.09	1	figitumumab
1.09	1	figitumumab
1.19	1	figitumumab
1.19	1	figitumumab
1.32	1	figitumumab
1.32	1	figitumumab
1.34	1	figitumumab
1.41	1	figitumumab
1.41	1	figitumumab
1.42	1	figitumumab
1.44	1	figitumumab
1.48	1	figitumumab
1.51	1	figitumumab
1.51	1	figitumumab
1.54	1	figitumumab
1.57	1	figitumumab
1.59	1	figitumumab
1.61	1	figitumumab
1.64	1	figitumumab
1.64	1	figitumumab
1.65	1	figitumumab
1.65	1	figitumumab
1.75	1	figitumumab
1.75	1	figitumumab
1.75	1	figitumumab
1.84	1	figitumumab
1.84	1	figitumumab
1.85	1	figitumumab
1.86	1	figitumumab
1.86	1	figitumumab
1.9	1	figitumumab
1.9	1	figitumumab
1.9	1	figitumumab
1.9	1	figitumumab
1.91	1	figitumumab
1.95	1	figitumumab
1.96	1	figitumumab
1.99	1	figitumumab
2.04	1	figitumumab
2.09	1	figitumumab
2.21	1	figitumumab
2.23	1	figitumumab
2.27	1	figitumumab
2.31	1	figitumumab
2.31	1	figitumumab
2.33	1	figitumumab
2.42	1	figitumumab
2.5	1	figitumumab
2.52	1	figitumumab
2.55	1	figitumumab
2.63	1	figitumumab
2.64	1	figitumumab
2.68	1	figitumumab
2.71	1	figitumumab
2.78	1	figitumumab
2.81	1	figitumumab
2.84	1	figitumumab
2.9	1	figitumumab
2.94	1	figitumumab
2.97	1	figitumumab
3.02	1	figitumumab
3.04	1	figitumumab
3.07	1	figitumumab
3.16	1	figitumumab
3.18	1	figitumumab
3.22	1	figitumumab
3.22	1	figitumumab
3.23	1	figitumumab
3.25	1	figitumumab
3.26	1	figitumumab
3.27	1	figitumumab
3.32	1	figitumumab
3.42	1	figitumumab
3.48	1	figitumumab
3.5	1	figitumumab
3.5	1	figitumumab
3.52	1	figitumumab
3.54	1	figitumumab
3.59	1	figitumumab
3.62	1	figitumumab
3.77	1	figitumumab
3.94	1	figitumumab
4.07	1	figitumumab
4.12	1	figitumumab
4.13	1	figitumumab
4.2	1	figitumumab
4.33	1	figitumumab
4.36	1	figitumumab
4.4	1	figitumumab
4.5	1	figitumumab
4.54	1	figitumumab
4.56	1	figitumumab
4.57	1	figitumumab
4.61	1	figitumumab
4.65	1	figitumumab
4.71	1	figitumumab
4.75	1	figitumumab
4.81	1	figitumumab
4.88	1	figitumumab
4.91	1	figitumumab
4.94	1	figitumumab
5.13	1	figitumumab
5.13	1	figitumumab
5.26	1	figitumumab
5.28	1	figitumumab
5.43	1	figitumumab
5.46	1	figitumumab
5.52	1	figitumumab
5.52	1	figitumumab
5.52	1	figitumumab
5.54	1	figitumumab
5.58	1	figitumumab
5.64	1	figitumumab
5.71	1	figitumumab
5.74	1	figitumumab
5.82	1	figitumumab
5.84	1	figitumumab
5.91	1	figitumumab
6.09	1	figitumumab
6.09	1	figitumumab
6.11	1	figitumumab
6.14	1	figitumumab
6.2	1	figitumumab
6.29	1	figitumumab
6.32	1	figitumumab
6.43	1	figitumumab
6.55	1	figitumumab
6.55	1	figitumumab
6.6	1	figitumumab
6.73	1	figitumumab
6.76	1	figitumumab
6.85	1	figitumumab
6.92	1	figitumumab
6.95	1	figitumumab
6.98	1	figitumumab
7.05	1	figitumumab
7.1	1	figitumumab
7.13	1	figitumumab
7.25	1	figitumumab
7.3	1	figitumumab
7.33	1	figitumumab
7.4	1	figitumumab
7.44	1	figitumumab
7.65	1	figitumumab
7.76	1	figitumumab
7.78	1	figitumumab
7.93	1	figitumumab
8.03	1	figitumumab
8.06	1	figitumumab
8.08	1	figitumumab
8.12	1	figitumumab
8.17	1	figitumumab
8.2	1	figitumumab
8.24	1	figitumumab
8.37	1	figitumumab
8.41	1	figitumumab
8.47	1	figitumumab
8.75	1	figitumumab
8.86	1	figitumumab
8.98	1	figitumumab
9.11	1	figitumumab
9.26	1	figitumumab
9.3	1	figitumumab
9.34	1	figitumumab
9.49	1	figitumumab
9.59	1	figitumumab
9.66	1	figitumumab
9.75	1	figitumumab
9.84	1	figitumumab
9.92	1	figitumumab
9.99	1	figitumumab
10.2	1	figitumumab
10.3	1	figitumumab
10.4	1	figitumumab
10.4	1	figitumumab
10.5	1	figitumumab
10.5	1	figitumumab
10.8	1	figitumumab
10.8	1	figitumumab
11.1	1	figitumumab
11.4	1	figitumumab
11.8	1	figitumumab
12.7	1	figitumumab
12.7	1	figitumumab
13.2	1	figitumumab
13.5	1	figitumumab
13.7	1	figitumumab
13.7	1	figitumumab
14.2	1	figitumumab
14.4	1	figitumumab
14.7	1	figitumumab
15	1	figitumumab
15.9	1	figitumumab
16.3	1	figitumumab
16.3	1	figitumumab
16.7	1	figitumumab
16.8	1	figitumumab
16.9	1	figitumumab
17	1	figitumumab
17.3	1	figitumumab
17.5	1	figitumumab
17.6	1	figitumumab
18.4	1	figitumumab
18.6	1	figitumumab
19	1	figitumumab
19.1	1	figitumumab
19.2	1	figitumumab
19.7	1	figitumumab
19.8	1	figitumumab
20.1	1	figitumumab
20.2	1	figitumumab
20.2	1	figitumumab
20.5	1	figitumumab
21.1	1	figitumumab
22.6	1	figitumumab
23.7	1	figitumumab
0.1522	0	figitumumab
0.325	0	figitumumab
0.4875	0	figitumumab
0.69	0	figitumumab
0.842	0	figitumumab
0.992	0	figitumumab
1.145	0	figitumumab
1.335	0	figitumumab
1.495	0	figitumumab
1.705	0	figitumumab
1.835	0	figitumumab
2.005	0	figitumumab
2.15	0	figitumumab
2.335	0	figitumumab
2.87	0	figitumumab
3.225	0	figitumumab
3.585	0	figitumumab
3.96	0	figitumumab
4.295	0	figitumumab
4.66	0	figitumumab
5.86	0	figitumumab
6.71	0	figitumumab
10.45	0	figitumumab
10.85	0	figitumumab
11.35	0	figitumumab
11.75	0	figitumumab
12.25	0	figitumumab
13.05	0	figitumumab
13.6	0	figitumumab
13.95	0	figitumumab
14.55	0	figitumumab
15.75	0	figitumumab
16.25	0	figitumumab
16.85	0	figitumumab
18.35	0	figitumumab
19.15	0	figitumumab
20.6	0	figitumumab
20.9	0	figitumumab
21.5	0	figitumumab
22.1	0	figitumumab
23.1	0	figitumumab
23.55	0	figitumumab
24.05	0	figitumumab
24.55	0	figitumumab
25.45	0	figitumumab
25.95	0	figitumumab
26.45	0	figitumumab
26.95	0	figitumumab
27.95	0	figitumumab
28.45	0	figitumumab
28.95	0	figitumumab
0.649	1	control
0.649	1	control
0.649	1	control
0.858	1	control
0.858	1	control
0.858	1	control
0.919	1	control
0.919	1	control
0.919	1	control
1	1	control
1	1	control
1	1	control
1.23	1	control
1.23	1	control
1.42	1	control
1.42	1	control
1.46	1	control
1.46	1	control
1.46	1	control
1.63	1	control
1.63	1	control
1.63	1	control
1.63	1	control
1.63	1	control
1.79	1	control
1.79	1	control
1.79	1	control
1.79	1	control
1.92	1	control
1.92	1	control
1.92	1	control
1.92	1	control
2.08	1	control
2.08	1	control
2.08	1	control
2.08	1	control
2.08	1	control
2.31	1	control
2.42	1	control
2.42	1	control
2.42	1	control
2.42	1	control
2.42	1	control
2.69	1	control
2.69	1	control
2.69	1	control
2.69	1	control
2.93	1	control
2.93	1	control
2.93	1	control
2.93	1	control
2.94	1	control
2.97	1	control
3.03	1	control
3.11	1	control
3.11	1	control
3.15	1	control
3.27	1	control
3.27	1	control
3.27	1	control
3.46	1	control
3.46	1	control
3.56	1	control
3.56	1	control
3.56	1	control
3.56	1	control
3.56	1	control
3.56	1	control
3.56	1	control
3.56	1	control
3.68	1	control
3.68	1	control
3.68	1	control
3.68	1	control
3.78	1	control
3.78	1	control
3.85	1	control
3.85	1	control
3.85	1	control
3.85	1	control
3.88	1	control
3.88	1	control
3.93	1	control
4.01	1	control
4.01	1	control
4.18	1	control
4.18	1	control
4.18	1	control
4.18	1	control
4.26	1	control
4.26	1	control
4.26	1	control
4.3	1	control
4.37	1	control
4.37	1	control
4.45	1	control
4.5	1	control
4.5	1	control
4.52	1	control
4.64	1	control
4.64	1	control
4.64	1	control
4.78	1	control
4.78	1	control
4.89	1	control
4.89	1	control
4.89	1	control
5.09	1	control
5.09	1	control
5.09	1	control
5.16	1	control
5.16	1	control
5.16	1	control
5.34	1	control
5.37	1	control
5.61	1	control
5.61	1	control
5.61	1	control
5.63	1	control
5.7	1	control
5.78	1	control
5.78	1	control
5.78	1	control
5.8	1	control
5.82	1	control
5.82	1	control
5.82	1	control
6.05	1	control
6.05	1	control
6.05	1	control
6.05	1	control
6.13	1	control
6.13	1	control
6.22	1	control
6.22	1	control
6.22	1	control
6.23	1	control
6.37	1	control
6.37	1	control
6.39	1	control
6.54	1	control
6.54	1	control
6.59	1	control
6.9	1	control
6.9	1	control
6.9	1	control
6.9	1	control
7.07	1	control
7.07	1	control
7.07	1	control
7.21	1	control
7.21	1	control
7.23	1	control
7.37	1	control
7.37	1	control
7.46	1	control
7.46	1	control
7.46	1	control
7.64	1	control
7.64	1	control
7.68	1	control
7.81	1	control
7.94	1	control
8.04	1	control
8.04	1	control
8.17	1	control
8.17	1	control
8.17	1	control
8.37	1	control
8.37	1	control
8.38	1	control
8.5	1	control
8.5	1	control
8.69	1	control
8.69	1	control
8.92	1	control
8.92	1	control
8.92	1	control
9.15	1	control
9.15	1	control
9.34	1	control
9.34	1	control
9.48	1	control
9.71	1	control
9.98	1	control
9.98	1	control
10.2	1	control
10.2	1	control
10.3	1	control
10.3	1	control
10.3	1	control
10.5	1	control
10.6	1	control
10.7	1	control
11.1	1	control
11.2	1	control
11.5	1	control
11.7	1	control
11.7	1	control
12	1	control
12	1	control
12.1	1	control
12.1	1	control
12.4	1	control
12.4	1	control
12.7	1	control
12.7	1	control
12.8	1	control
13	1	control
13.5	1	control
13.5	1	control
13.8	1	control
13.8	1	control
14	1	control
14	1	control
14.1	1	control
14.1	1	control
14.2	1	control
14.4	1	control
14.6	1	control
14.6	1	control
14.6	1	control
14.8	1	control
14.9	1	control
14.9	1	control
15.3	1	control
15.7	1	control
15.7	1	control
16	1	control
16.4	1	control
16.4	1	control
17.6	1	control
17.6	1	control
18	1	control
19.2	1	control
20.1	1	control
20.3	1	control
21	1	control
22.2	1	control
22.9	1	control
25.6	1	control
25.6	1	control
0.2735	0	control
0.532	0	control
0.7535	0	control
0.9595	0	control
1.2	0	control
1.545	0	control
1.74	0	control
2	0	control
2.25	0	control
2.555	0	control
2.87	0	control
3.13	0	control
3.365	0	control
3.575	0	control
3.815	0	control
3.99	0	control
4.22	0	control
4.41	0	control
4.71	0	control
4.835	0	control
5.75	0	control
6.3	0	control
6.985	0	control
8.44	0	control
9.41	0	control
11.05	0	control
11.9	0	control
13.2	0	control
13.9	0	control
14.5	0	control
15.85	0	control
16.75	0	control
18.8	0	control
20.35	0	control
20.85	0	control
21.15	0	control
21.45	0	control
21.7	0	control
22.05	0	control
23.1	0	control
23.5	0	control
24.05	0	control
24.55	0	control
25.85	0	control
26.65	0	control
28.35	0	control
29.15	0	control
30.15	0	control
