## Supplementary data files for "Cancer patient survival can be accurately parameterized, revealing time-dependent therapeutic effects and doubling the precision of small trials": Figitumumab_2B.csv

Time	Event	Arm
0.216	1	figitumumab
0.216	1	figitumumab
0.216	1	figitumumab
0.384	1	figitumumab
0.384	1	figitumumab
0.44	1	figitumumab
0.44	1	figitumumab
0.44	1	figitumumab
0.514	1	figitumumab
0.514	1	figitumumab
0.514	1	figitumumab
0.514	1	figitumumab
0.57	1	figitumumab
0.57	1	figitumumab
0.57	1	figitumumab
0.57	1	figitumumab
0.57	1	figitumumab
0.57	1	figitumumab
0.57	1	figitumumab
0.57	1	figitumumab
0.57	1	figitumumab
0.608	1	figitumumab
0.608	1	figitumumab
0.645	1	figitumumab
0.645	1	figitumumab
0.645	1	figitumumab
0.645	1	figitumumab
0.645	1	figitumumab
0.645	1	figitumumab
0.701	1	figitumumab
0.776	1	figitumumab
0.776	1	figitumumab
0.776	1	figitumumab
0.813	1	figitumumab
0.851	1	figitumumab
0.851	1	figitumumab
0.851	1	figitumumab
0.851	1	figitumumab
0.907	1	figitumumab
0.907	1	figitumumab
0.907	1	figitumumab
0.907	1	figitumumab
0.907	1	figitumumab
0.907	1	figitumumab
0.944	1	figitumumab
1.04	1	figitumumab
1.04	1	figitumumab
1.07	1	figitumumab
1.09	1	figitumumab
1.09	1	figitumumab
1.13	1	figitumumab
1.13	1	figitumumab
1.13	1	figitumumab
1.13	1	figitumumab
1.13	1	figitumumab
1.13	1	figitumumab
1.13	1	figitumumab
1.13	1	figitumumab
1.13	1	figitumumab
1.13	1	figitumumab
1.13	1	figitumumab
1.13	1	figitumumab
1.13	1	figitumumab
1.13	1	figitumumab
1.13	1	figitumumab
1.13	1	figitumumab
1.13	1	figitumumab
1.13	1	figitumumab
1.13	1	figitumumab
1.21	1	figitumumab
1.21	1	figitumumab
1.21	1	figitumumab
1.21	1	figitumumab
1.21	1	figitumumab
1.21	1	figitumumab
1.21	1	figitumumab
1.26	1	figitumumab
1.26	1	figitumumab
1.26	1	figitumumab
1.32	1	figitumumab
1.32	1	figitumumab
1.32	1	figitumumab
1.32	1	figitumumab
1.35	1	figitumumab
1.35	1	figitumumab
1.35	1	figitumumab
1.35	1	figitumumab
1.35	1	figitumumab
1.35	1	figitumumab
1.39	1	figitumumab
1.39	1	figitumumab
1.39	1	figitumumab
1.39	1	figitumumab
1.39	1	figitumumab
1.39	1	figitumumab
1.39	1	figitumumab
1.39	1	figitumumab
1.39	1	figitumumab
1.41	1	figitumumab
1.41	1	figitumumab
1.41	1	figitumumab
1.45	1	figitumumab
1.45	1	figitumumab
1.45	1	figitumumab
1.47	1	figitumumab
1.47	1	figitumumab
1.47	1	figitumumab
1.51	1	figitumumab
1.51	1	figitumumab
1.55	1	figitumumab
1.58	1	figitumumab
1.6	1	figitumumab
1.62	1	figitumumab
1.64	1	figitumumab
1.64	1	figitumumab
1.65	1	figitumumab
1.65	1	figitumumab
1.69	1	figitumumab
1.75	1	figitumumab
1.82	1	figitumumab
1.82	1	figitumumab
1.87	1	figitumumab
1.87	1	figitumumab
1.87	1	figitumumab
1.87	1	figitumumab
1.87	1	figitumumab
1.87	1	figitumumab
1.87	1	figitumumab
1.87	1	figitumumab
1.87	1	figitumumab
1.95	1	figitumumab
1.95	1	figitumumab
2.02	1	figitumumab
2.02	1	figitumumab
2.02	1	figitumumab
2.02	1	figitumumab
2.07	1	figitumumab
2.07	1	figitumumab
2.07	1	figitumumab
2.07	1	figitumumab
2.12	1	figitumumab
2.12	1	figitumumab
2.12	1	figitumumab
2.2	1	figitumumab
2.2	1	figitumumab
2.2	1	figitumumab
2.2	1	figitumumab
2.2	1	figitumumab
2.42	1	figitumumab
2.42	1	figitumumab
2.49	1	figitumumab
2.49	1	figitumumab
2.57	1	figitumumab
2.57	1	figitumumab
2.61	1	figitumumab
2.61	1	figitumumab
2.66	1	figitumumab
2.66	1	figitumumab
2.7	1	figitumumab
2.7	1	figitumumab
2.7	1	figitumumab
2.76	1	figitumumab
2.76	1	figitumumab
2.77	1	figitumumab
2.85	1	figitumumab
2.93	1	figitumumab
2.97	1	figitumumab
2.97	1	figitumumab
2.99	1	figitumumab
2.99	1	figitumumab
3.01	1	figitumumab
3.03	1	figitumumab
3.05	1	figitumumab
3.07	1	figitumumab
3.08	1	figitumumab
3.16	1	figitumumab
3.18	1	figitumumab
3.22	1	figitumumab
3.22	1	figitumumab
3.37	1	figitumumab
3.43	1	figitumumab
3.44	1	figitumumab
3.47	1	figitumumab
3.51	1	figitumumab
3.63	1	figitumumab
3.66	1	figitumumab
3.74	1	figitumumab
3.84	1	figitumumab
3.91	1	figitumumab
3.91	1	figitumumab
3.99	1	figitumumab
4.05	1	figitumumab
4.09	1	figitumumab
4.09	1	figitumumab
4.12	1	figitumumab
4.13	1	figitumumab
4.19	1	figitumumab
4.31	1	figitumumab
4.44	1	figitumumab
4.51	1	figitumumab
4.51	1	figitumumab
4.55	1	figitumumab
4.59	1	figitumumab
4.72	1	figitumumab
4.76	1	figitumumab
4.78	1	figitumumab
4.8	1	figitumumab
4.82	1	figitumumab
4.91	1	figitumumab
4.91	1	figitumumab
5.16	1	figitumumab
5.3	1	figitumumab
5.3	1	figitumumab
5.37	1	figitumumab
5.37	1	figitumumab
5.37	1	figitumumab
5.5	1	figitumumab
5.52	1	figitumumab
5.6	1	figitumumab
5.64	1	figitumumab
5.92	1	figitumumab
6	1	figitumumab
6.09	1	figitumumab
6.15	1	figitumumab
6.8	1	figitumumab
6.84	1	figitumumab
7.09	1	figitumumab
7.1	1	figitumumab
7.29	1	figitumumab
7.31	1	figitumumab
7.46	1	figitumumab
8.08	1	figitumumab
8.83	1	figitumumab
9.02	1	figitumumab
10.3	1	figitumumab
10.8	1	figitumumab
11.3	1	figitumumab
13.4	1	figitumumab
13.7	1	figitumumab
13.8	1	figitumumab
18.8	1	figitumumab
24	1	figitumumab
0.0662	0	figitumumab
0.15045	0	figitumumab
0.3	0	figitumumab
0.3	0	figitumumab
0.3	0	figitumumab
0.477	0	figitumumab
0.542	0	figitumumab
0.589	0	figitumumab
0.673	0	figitumumab
0.7385	0	figitumumab
0.832	0	figitumumab
0.9255	0	figitumumab
0.992	0	figitumumab
1.055	0	figitumumab
1.15	0	figitumumab
1.19	0	figitumumab
1.29	0	figitumumab
1.37	0	figitumumab
1.43	0	figitumumab
1.53	0	figitumumab
1.59	0	figitumumab
1.67	0	figitumumab
1.72	0	figitumumab
1.79	0	figitumumab
1.91	0	figitumumab
1.985	0	figitumumab
2.045	0	figitumumab
2.095	0	figitumumab
2.16	0	figitumumab
2.265	0	figitumumab
2.355	0	figitumumab
2.355	0	figitumumab
2.53	0	figitumumab
2.91	0	figitumumab
3.25	0	figitumumab
3.615	0	figitumumab
3.98	0	figitumumab
4.33	0	figitumumab
4.655	0	figitumumab
5.67	0	figitumumab
6.255	0	figitumumab
6.87	0	figitumumab
8	0	figitumumab
8.5	0	figitumumab
8.925	0	figitumumab
9.5	0	figitumumab
11.25	0	figitumumab
13.75	0	figitumumab
18.7	0	figitumumab
21.25	0	figitumumab
25.35	0	figitumumab
0.0687	1	control
0.302	1	control
0.302	1	control
0.402	1	control
0.402	1	control
0.402	1	control
0.535	1	control
0.535	1	control
0.635	1	control
0.635	1	control
0.635	1	control
0.635	1	control
0.702	1	control
0.702	1	control
0.702	1	control
0.802	1	control
0.802	1	control
0.802	1	control
0.802	1	control
0.901	1	control
0.901	1	control
0.901	1	control
0.935	1	control
0.935	1	control
0.935	1	control
0.935	1	control
0.935	1	control
1.17	1	control
1.17	1	control
1.17	1	control
1.17	1	control
1.17	1	control
1.17	1	control
1.17	1	control
1.17	1	control
1.17	1	control
1.17	1	control
1.17	1	control
1.17	1	control
1.17	1	control
1.17	1	control
1.17	1	control
1.17	1	control
1.17	1	control
1.17	1	control
1.17	1	control
1.17	1	control
1.17	1	control
1.17	1	control
1.17	1	control
1.17	1	control
1.17	1	control
1.17	1	control
1.25	1	control
1.25	1	control
1.25	1	control
1.25	1	control
1.25	1	control
1.25	1	control
1.25	1	control
1.25	1	control
1.25	1	control
1.25	1	control
1.25	1	control
1.25	1	control
1.25	1	control
1.25	1	control
1.25	1	control
1.25	1	control
1.25	1	control
1.27	1	control
1.27	1	control
1.27	1	control
1.27	1	control
1.27	1	control
1.27	1	control
1.27	1	control
1.27	1	control
1.37	1	control
1.37	1	control
1.37	1	control
1.37	1	control
1.37	1	control
1.43	1	control
1.43	1	control
1.43	1	control
1.43	1	control
1.43	1	control
1.43	1	control
1.43	1	control
1.43	1	control
1.43	1	control
1.43	1	control
1.43	1	control
1.43	1	control
1.43	1	control
1.43	1	control
1.53	1	control
1.53	1	control
1.53	1	control
1.53	1	control
1.6	1	control
1.6	1	control
1.6	1	control
1.83	1	control
1.83	1	control
1.83	1	control
1.83	1	control
1.83	1	control
1.83	1	control
1.93	1	control
1.93	1	control
1.93	1	control
1.93	1	control
1.93	1	control
1.97	1	control
1.97	1	control
1.97	1	control
1.97	1	control
1.97	1	control
1.97	1	control
1.97	1	control
1.97	1	control
1.97	1	control
2.1	1	control
2.1	1	control
2.1	1	control
2.1	1	control
2.1	1	control
2.1	1	control
2.3	1	control
2.3	1	control
2.4	1	control
2.4	1	control
2.4	1	control
2.5	1	control
2.5	1	control
2.6	1	control
2.6	1	control
2.6	1	control
2.6	1	control
2.6	1	control
2.63	1	control
2.63	1	control
2.63	1	control
2.63	1	control
2.63	1	control
2.67	1	control
2.67	1	control
2.67	1	control
2.67	1	control
2.67	1	control
2.73	1	control
2.73	1	control
2.73	1	control
2.8	1	control
2.8	1	control
2.8	1	control
2.83	1	control
2.83	1	control
2.83	1	control
2.93	1	control
2.93	1	control
2.93	1	control
3.17	1	control
3.17	1	control
3.3	1	control
3.3	1	control
3.4	1	control
3.4	1	control
3.4	1	control
3.4	1	control
3.4	1	control
3.4	1	control
3.4	1	control
3.57	1	control
3.57	1	control
3.57	1	control
3.57	1	control
3.77	1	control
3.77	1	control
3.77	1	control
3.9	1	control
4	1	control
4	1	control
4	1	control
4.1	1	control
4.1	1	control
4.1	1	control
4.3	1	control
4.3	1	control
4.4	1	control
4.4	1	control
4.53	1	control
4.53	1	control
4.53	1	control
4.7	1	control
4.7	1	control
5	1	control
5	1	control
5.26	1	control
5.4	1	control
5.4	1	control
5.4	1	control
5.4	1	control
5.4	1	control
5.53	1	control
5.53	1	control
5.6	1	control
5.6	1	control
5.6	1	control
5.6	1	control
5.9	1	control
5.9	1	control
6.4	1	control
6.7	1	control
6.7	1	control
6.7	1	control
6.86	1	control
6.86	1	control
7.5	1	control
7.5	1	control
7.5	1	control
7.76	1	control
7.76	1	control
8.03	1	control
8.13	1	control
8.13	1	control
8.43	1	control
8.43	1	control
8.43	1	control
8.43	1	control
8.96	1	control
9.26	1	control
9.43	1	control
9.66	1	control
9.66	1	control
9.83	1	control
9.99	1	control
10.5	1	control
11	1	control
11.5	1	control
12.6	1	control
13.1	1	control
13.7	1	control
14	1	control
14.9	1	control
16.9	1	control
17.9	1	control
0.18535	0	control
0.18535	0	control
0.18535	0	control
0.352	0	control
0.4685	0	control
0.585	0	control
0.6685	0	control
0.752	0	control
0.8515	0	control
0.9825	0	control
1.1	0	control
1.1	0	control
1.21	0	control
1.32	0	control
1.48	0	control
1.565	0	control
1.715	0	control
1.715	0	control
1.715	0	control
1.88	0	control
2.035	0	control
2.2	0	control
2.2	0	control
2.35	0	control
2.45	0	control
2.88	0	control
3.235	0	control
3.67	0	control
3.95	0	control
4.2	0	control
4.615	0	control
5.33	0	control
5.665	0	control
5.965	0	control
6.265	0	control
6.55	0	control
7.18	0	control
7.18	0	control
16.25	0	control
18.75	0	control
28.45	0	control
