## Supplementary data files for "Cancer patient survival can be accurately parameterized, revealing time-dependent therapeutic effects and doubling the precision of small trials": FIRE3_2A.csv

Time	Event	Arm
0.798	1	folfiri_cetuximab
0.798	1	folfiri_cetuximab
1.47	1	folfiri_cetuximab
1.78	1	folfiri_cetuximab
1.78	1	folfiri_cetuximab
1.78	1	folfiri_cetuximab
1.78	1	folfiri_cetuximab
1.78	1	folfiri_cetuximab
1.78	1	folfiri_cetuximab
2.08	1	folfiri_cetuximab
2.08	1	folfiri_cetuximab
2.08	1	folfiri_cetuximab
2.08	1	folfiri_cetuximab
2.08	1	folfiri_cetuximab
2.45	1	folfiri_cetuximab
2.45	1	folfiri_cetuximab
2.45	1	folfiri_cetuximab
2.45	1	folfiri_cetuximab
2.45	1	folfiri_cetuximab
2.69	1	folfiri_cetuximab
2.81	1	folfiri_cetuximab
2.94	1	folfiri_cetuximab
2.94	1	folfiri_cetuximab
3.06	1	folfiri_cetuximab
3.24	1	folfiri_cetuximab
3.24	1	folfiri_cetuximab
3.24	1	folfiri_cetuximab
3.55	1	folfiri_cetuximab
3.55	1	folfiri_cetuximab
3.67	1	folfiri_cetuximab
3.79	1	folfiri_cetuximab
3.79	1	folfiri_cetuximab
3.97	1	folfiri_cetuximab
3.97	1	folfiri_cetuximab
4.16	1	folfiri_cetuximab
4.16	1	folfiri_cetuximab
4.28	1	folfiri_cetuximab
4.44	1	folfiri_cetuximab
4.44	1	folfiri_cetuximab
4.44	1	folfiri_cetuximab
4.44	1	folfiri_cetuximab
4.44	1	folfiri_cetuximab
4.44	1	folfiri_cetuximab
4.44	1	folfiri_cetuximab
4.47	1	folfiri_cetuximab
4.51	1	folfiri_cetuximab
4.6	1	folfiri_cetuximab
4.84	1	folfiri_cetuximab
5.13	1	folfiri_cetuximab
5.13	1	folfiri_cetuximab
5.13	1	folfiri_cetuximab
5.13	1	folfiri_cetuximab
5.13	1	folfiri_cetuximab
5.16	1	folfiri_cetuximab
5.21	1	folfiri_cetuximab
5.21	1	folfiri_cetuximab
5.22	1	folfiri_cetuximab
5.31	1	folfiri_cetuximab
5.34	1	folfiri_cetuximab
5.35	1	folfiri_cetuximab
5.52	1	folfiri_cetuximab
5.55	1	folfiri_cetuximab
5.57	1	folfiri_cetuximab
5.66	1	folfiri_cetuximab
5.7	1	folfiri_cetuximab
5.76	1	folfiri_cetuximab
5.77	1	folfiri_cetuximab
5.77	1	folfiri_cetuximab
5.93	1	folfiri_cetuximab
5.97	1	folfiri_cetuximab
5.97	1	folfiri_cetuximab
5.97	1	folfiri_cetuximab
6	1	folfiri_cetuximab
6.04	1	folfiri_cetuximab
6.08	1	folfiri_cetuximab
6.14	1	folfiri_cetuximab
6.18	1	folfiri_cetuximab
6.19	1	folfiri_cetuximab
6.19	1	folfiri_cetuximab
6.24	1	folfiri_cetuximab
6.26	1	folfiri_cetuximab
6.35	1	folfiri_cetuximab
6.39	1	folfiri_cetuximab
6.45	1	folfiri_cetuximab
6.49	1	folfiri_cetuximab
6.56	1	folfiri_cetuximab
6.6	1	folfiri_cetuximab
6.75	1	folfiri_cetuximab
6.76	1	folfiri_cetuximab
6.81	1	folfiri_cetuximab
6.81	1	folfiri_cetuximab
6.84	1	folfiri_cetuximab
6.94	1	folfiri_cetuximab
6.96	1	folfiri_cetuximab
7.25	1	folfiri_cetuximab
7.25	1	folfiri_cetuximab
7.25	1	folfiri_cetuximab
7.63	1	folfiri_cetuximab
7.63	1	folfiri_cetuximab
7.67	1	folfiri_cetuximab
7.67	1	folfiri_cetuximab
7.67	1	folfiri_cetuximab
7.7	1	folfiri_cetuximab
7.76	1	folfiri_cetuximab
7.77	1	folfiri_cetuximab
7.83	1	folfiri_cetuximab
7.91	1	folfiri_cetuximab
7.91	1	folfiri_cetuximab
7.92	1	folfiri_cetuximab
7.92	1	folfiri_cetuximab
7.95	1	folfiri_cetuximab
8.03	1	folfiri_cetuximab
8.28	1	folfiri_cetuximab
8.43	1	folfiri_cetuximab
8.43	1	folfiri_cetuximab
8.43	1	folfiri_cetuximab
8.62	1	folfiri_cetuximab
8.62	1	folfiri_cetuximab
8.71	1	folfiri_cetuximab
8.71	1	folfiri_cetuximab
8.78	1	folfiri_cetuximab
8.78	1	folfiri_cetuximab
8.93	1	folfiri_cetuximab
9.03	1	folfiri_cetuximab
9.06	1	folfiri_cetuximab
9.16	1	folfiri_cetuximab
9.29	1	folfiri_cetuximab
9.42	1	folfiri_cetuximab
9.54	1	folfiri_cetuximab
9.54	1	folfiri_cetuximab
9.54	1	folfiri_cetuximab
9.54	1	folfiri_cetuximab
9.57	1	folfiri_cetuximab
9.9	1	folfiri_cetuximab
9.9	1	folfiri_cetuximab
10.1	1	folfiri_cetuximab
10.1	1	folfiri_cetuximab
10.1	1	folfiri_cetuximab
10.1	1	folfiri_cetuximab
10.1	1	folfiri_cetuximab
10.1	1	folfiri_cetuximab
10.3	1	folfiri_cetuximab
10.3	1	folfiri_cetuximab
10.4	1	folfiri_cetuximab
10.5	1	folfiri_cetuximab
10.5	1	folfiri_cetuximab
10.5	1	folfiri_cetuximab
10.5	1	folfiri_cetuximab
10.5	1	folfiri_cetuximab
10.8	1	folfiri_cetuximab
10.8	1	folfiri_cetuximab
10.9	1	folfiri_cetuximab
10.9	1	folfiri_cetuximab
10.9	1	folfiri_cetuximab
11.1	1	folfiri_cetuximab
11.1	1	folfiri_cetuximab
11.3	1	folfiri_cetuximab
11.3	1	folfiri_cetuximab
11.7	1	folfiri_cetuximab
11.7	1	folfiri_cetuximab
11.9	1	folfiri_cetuximab
12.1	1	folfiri_cetuximab
12.1	1	folfiri_cetuximab
12.2	1	folfiri_cetuximab
12.3	1	folfiri_cetuximab
12.3	1	folfiri_cetuximab
12.3	1	folfiri_cetuximab
12.5	1	folfiri_cetuximab
12.6	1	folfiri_cetuximab
12.6	1	folfiri_cetuximab
12.7	1	folfiri_cetuximab
12.9	1	folfiri_cetuximab
13	1	folfiri_cetuximab
13	1	folfiri_cetuximab
13.1	1	folfiri_cetuximab
13.1	1	folfiri_cetuximab
13.4	1	folfiri_cetuximab
13.4	1	folfiri_cetuximab
13.4	1	folfiri_cetuximab
13.4	1	folfiri_cetuximab
13.7	1	folfiri_cetuximab
13.7	1	folfiri_cetuximab
13.7	1	folfiri_cetuximab
14.2	1	folfiri_cetuximab
14.2	1	folfiri_cetuximab
14.2	1	folfiri_cetuximab
14.2	1	folfiri_cetuximab
14.2	1	folfiri_cetuximab
14.4	1	folfiri_cetuximab
14.4	1	folfiri_cetuximab
14.4	1	folfiri_cetuximab
14.4	1	folfiri_cetuximab
14.6	1	folfiri_cetuximab
14.6	1	folfiri_cetuximab
14.6	1	folfiri_cetuximab
14.8	1	folfiri_cetuximab
14.8	1	folfiri_cetuximab
15	1	folfiri_cetuximab
15.2	1	folfiri_cetuximab
15.2	1	folfiri_cetuximab
15.3	1	folfiri_cetuximab
15.3	1	folfiri_cetuximab
15.6	1	folfiri_cetuximab
15.7	1	folfiri_cetuximab
15.7	1	folfiri_cetuximab
15.8	1	folfiri_cetuximab
15.8	1	folfiri_cetuximab
15.8	1	folfiri_cetuximab
16.2	1	folfiri_cetuximab
16.2	1	folfiri_cetuximab
16.2	1	folfiri_cetuximab
16.4	1	folfiri_cetuximab
16.6	1	folfiri_cetuximab
17.2	1	folfiri_cetuximab
17.2	1	folfiri_cetuximab
17.4	1	folfiri_cetuximab
17.7	1	folfiri_cetuximab
17.7	1	folfiri_cetuximab
17.7	1	folfiri_cetuximab
18.4	1	folfiri_cetuximab
18.7	1	folfiri_cetuximab
18.7	1	folfiri_cetuximab
18.8	1	folfiri_cetuximab
18.8	1	folfiri_cetuximab
20	1	folfiri_cetuximab
20.1	1	folfiri_cetuximab
20.1	1	folfiri_cetuximab
20.5	1	folfiri_cetuximab
20.7	1	folfiri_cetuximab
20.9	1	folfiri_cetuximab
21.1	1	folfiri_cetuximab
21.1	1	folfiri_cetuximab
21.8	1	folfiri_cetuximab
22.4	1	folfiri_cetuximab
22.7	1	folfiri_cetuximab
23.3	1	folfiri_cetuximab
23.3	1	folfiri_cetuximab
26.5	1	folfiri_cetuximab
28.2	1	folfiri_cetuximab
28.2	1	folfiri_cetuximab
28.5	1	folfiri_cetuximab
29.1	1	folfiri_cetuximab
29.1	1	folfiri_cetuximab
32.3	1	folfiri_cetuximab
32.8	1	folfiri_cetuximab
36.6	1	folfiri_cetuximab
37	1	folfiri_cetuximab
37.2	1	folfiri_cetuximab
56.4	1	folfiri_cetuximab
0.554	0	folfiri_cetuximab
0.554	0	folfiri_cetuximab
0.979	0	folfiri_cetuximab
1.315	0	folfiri_cetuximab
1.625	0	folfiri_cetuximab
1.93	0	folfiri_cetuximab
2.265	0	folfiri_cetuximab
2.57	0	folfiri_cetuximab
3	0	folfiri_cetuximab
3.395	0	folfiri_cetuximab
3.61	0	folfiri_cetuximab
3.91	0	folfiri_cetuximab
4.22	0	folfiri_cetuximab
4.565	0	folfiri_cetuximab
4.985	0	folfiri_cetuximab
5.265	0	folfiri_cetuximab
5.56	0	folfiri_cetuximab
5.86	0	folfiri_cetuximab
6.205	0	folfiri_cetuximab
6.545	0	folfiri_cetuximab
6.865	0	folfiri_cetuximab
7.14	0	folfiri_cetuximab
7.44	0	folfiri_cetuximab
7.87	0	folfiri_cetuximab
8.225	0	folfiri_cetuximab
8.525	0	folfiri_cetuximab
8.82	0	folfiri_cetuximab
9.125	0	folfiri_cetuximab
9.495	0	folfiri_cetuximab
9.735	0	folfiri_cetuximab
10.2	0	folfiri_cetuximab
10.45	0	folfiri_cetuximab
10.65	0	folfiri_cetuximab
11.2	0	folfiri_cetuximab
11.4	0	folfiri_cetuximab
11.8	0	folfiri_cetuximab
13.95	0	folfiri_cetuximab
16.05	0	folfiri_cetuximab
18.15	0	folfiri_cetuximab
20.05	0	folfiri_cetuximab
22.05	0	folfiri_cetuximab
29.95	0	folfiri_cetuximab
39.95	0	folfiri_cetuximab
43.95	0	folfiri_cetuximab
53.95	0	folfiri_cetuximab
62.65	0	folfiri_cetuximab
65.25	0	folfiri_cetuximab
67.95	0	folfiri_cetuximab
0.873	1	folfiri_bevacizumab
1.51	1	folfiri_bevacizumab
1.51	1	folfiri_bevacizumab
1.75	1	folfiri_bevacizumab
1.75	1	folfiri_bevacizumab
1.75	1	folfiri_bevacizumab
1.75	1	folfiri_bevacizumab
1.75	1	folfiri_bevacizumab
1.75	1	folfiri_bevacizumab
1.92	1	folfiri_bevacizumab
1.92	1	folfiri_bevacizumab
1.92	1	folfiri_bevacizumab
2.1	1	folfiri_bevacizumab
2.1	1	folfiri_bevacizumab
2.27	1	folfiri_bevacizumab
2.39	1	folfiri_bevacizumab
2.39	1	folfiri_bevacizumab
2.5	1	folfiri_bevacizumab
2.5	1	folfiri_bevacizumab
2.68	1	folfiri_bevacizumab
2.85	1	folfiri_bevacizumab
2.85	1	folfiri_bevacizumab
2.91	1	folfiri_bevacizumab
3.03	1	folfiri_bevacizumab
3.14	1	folfiri_bevacizumab
3.32	1	folfiri_bevacizumab
3.43	1	folfiri_bevacizumab
3.49	1	folfiri_bevacizumab
3.61	1	folfiri_bevacizumab
3.9	1	folfiri_bevacizumab
3.9	1	folfiri_bevacizumab
4.07	1	folfiri_bevacizumab
4.07	1	folfiri_bevacizumab
4.13	1	folfiri_bevacizumab
4.21	1	folfiri_bevacizumab
4.27	1	folfiri_bevacizumab
4.46	1	folfiri_bevacizumab
4.58	1	folfiri_bevacizumab
4.6	1	folfiri_bevacizumab
4.89	1	folfiri_bevacizumab
4.89	1	folfiri_bevacizumab
4.89	1	folfiri_bevacizumab
5.35	1	folfiri_bevacizumab
5.35	1	folfiri_bevacizumab
5.77	1	folfiri_bevacizumab
5.77	1	folfiri_bevacizumab
5.77	1	folfiri_bevacizumab
5.8	1	folfiri_bevacizumab
5.92	1	folfiri_bevacizumab
6.17	1	folfiri_bevacizumab
6.28	1	folfiri_bevacizumab
6.31	1	folfiri_bevacizumab
6.31	1	folfiri_bevacizumab
6.35	1	folfiri_bevacizumab
6.48	1	folfiri_bevacizumab
6.56	1	folfiri_bevacizumab
6.56	1	folfiri_bevacizumab
6.57	1	folfiri_bevacizumab
6.81	1	folfiri_bevacizumab
6.81	1	folfiri_bevacizumab
6.81	1	folfiri_bevacizumab
7	1	folfiri_bevacizumab
7	1	folfiri_bevacizumab
7	1	folfiri_bevacizumab
7.03	1	folfiri_bevacizumab
7.21	1	folfiri_bevacizumab
7.21	1	folfiri_bevacizumab
7.26	1	folfiri_bevacizumab
7.32	1	folfiri_bevacizumab
7.36	1	folfiri_bevacizumab
7.38	1	folfiri_bevacizumab
7.4	1	folfiri_bevacizumab
7.48	1	folfiri_bevacizumab
7.52	1	folfiri_bevacizumab
7.56	1	folfiri_bevacizumab
7.62	1	folfiri_bevacizumab
7.63	1	folfiri_bevacizumab
7.74	1	folfiri_bevacizumab
7.74	1	folfiri_bevacizumab
7.82	1	folfiri_bevacizumab
7.82	1	folfiri_bevacizumab
7.9	1	folfiri_bevacizumab
7.9	1	folfiri_bevacizumab
8.03	1	folfiri_bevacizumab
8.29	1	folfiri_bevacizumab
8.29	1	folfiri_bevacizumab
8.29	1	folfiri_bevacizumab
8.51	1	folfiri_bevacizumab
8.51	1	folfiri_bevacizumab
8.59	1	folfiri_bevacizumab
8.6	1	folfiri_bevacizumab
8.62	1	folfiri_bevacizumab
8.67	1	folfiri_bevacizumab
8.71	1	folfiri_bevacizumab
8.74	1	folfiri_bevacizumab
8.84	1	folfiri_bevacizumab
8.85	1	folfiri_bevacizumab
8.89	1	folfiri_bevacizumab
8.91	1	folfiri_bevacizumab
8.91	1	folfiri_bevacizumab
8.92	1	folfiri_bevacizumab
8.98	1	folfiri_bevacizumab
9.05	1	folfiri_bevacizumab
9.05	1	folfiri_bevacizumab
9.06	1	folfiri_bevacizumab
9.12	1	folfiri_bevacizumab
9.19	1	folfiri_bevacizumab
9.2	1	folfiri_bevacizumab
9.26	1	folfiri_bevacizumab
9.27	1	folfiri_bevacizumab
9.33	1	folfiri_bevacizumab
9.34	1	folfiri_bevacizumab
9.55	1	folfiri_bevacizumab
9.66	1	folfiri_bevacizumab
9.67	1	folfiri_bevacizumab
9.67	1	folfiri_bevacizumab
9.71	1	folfiri_bevacizumab
9.71	1	folfiri_bevacizumab
9.71	1	folfiri_bevacizumab
9.73	1	folfiri_bevacizumab
9.88	1	folfiri_bevacizumab
9.89	1	folfiri_bevacizumab
9.93	1	folfiri_bevacizumab
9.96	1	folfiri_bevacizumab
9.99	1	folfiri_bevacizumab
10.1	1	folfiri_bevacizumab
10.1	1	folfiri_bevacizumab
10.1	1	folfiri_bevacizumab
10.2	1	folfiri_bevacizumab
10.2	1	folfiri_bevacizumab
10.4	1	folfiri_bevacizumab
10.4	1	folfiri_bevacizumab
10.4	1	folfiri_bevacizumab
10.4	1	folfiri_bevacizumab
10.4	1	folfiri_bevacizumab
10.4	1	folfiri_bevacizumab
10.4	1	folfiri_bevacizumab
10.5	1	folfiri_bevacizumab
10.5	1	folfiri_bevacizumab
10.6	1	folfiri_bevacizumab
10.7	1	folfiri_bevacizumab
10.7	1	folfiri_bevacizumab
10.8	1	folfiri_bevacizumab
10.8	1	folfiri_bevacizumab
10.9	1	folfiri_bevacizumab
11.2	1	folfiri_bevacizumab
11.2	1	folfiri_bevacizumab
11.2	1	folfiri_bevacizumab
11.3	1	folfiri_bevacizumab
11.4	1	folfiri_bevacizumab
11.5	1	folfiri_bevacizumab
11.6	1	folfiri_bevacizumab
11.6	1	folfiri_bevacizumab
11.8	1	folfiri_bevacizumab
11.8	1	folfiri_bevacizumab
11.8	1	folfiri_bevacizumab
11.8	1	folfiri_bevacizumab
11.9	1	folfiri_bevacizumab
11.9	1	folfiri_bevacizumab
11.9	1	folfiri_bevacizumab
11.9	1	folfiri_bevacizumab
12.1	1	folfiri_bevacizumab
12.2	1	folfiri_bevacizumab
12.2	1	folfiri_bevacizumab
12.4	1	folfiri_bevacizumab
12.6	1	folfiri_bevacizumab
12.6	1	folfiri_bevacizumab
12.7	1	folfiri_bevacizumab
12.8	1	folfiri_bevacizumab
12.8	1	folfiri_bevacizumab
12.9	1	folfiri_bevacizumab
13	1	folfiri_bevacizumab
13.1	1	folfiri_bevacizumab
13.2	1	folfiri_bevacizumab
13.2	1	folfiri_bevacizumab
13.2	1	folfiri_bevacizumab
13.3	1	folfiri_bevacizumab
13.3	1	folfiri_bevacizumab
13.3	1	folfiri_bevacizumab
13.3	1	folfiri_bevacizumab
13.5	1	folfiri_bevacizumab
13.5	1	folfiri_bevacizumab
13.5	1	folfiri_bevacizumab
13.5	1	folfiri_bevacizumab
13.5	1	folfiri_bevacizumab
13.6	1	folfiri_bevacizumab
13.7	1	folfiri_bevacizumab
13.7	1	folfiri_bevacizumab
14.1	1	folfiri_bevacizumab
14.3	1	folfiri_bevacizumab
14.3	1	folfiri_bevacizumab
14.5	1	folfiri_bevacizumab
14.5	1	folfiri_bevacizumab
14.7	1	folfiri_bevacizumab
14.7	1	folfiri_bevacizumab
14.9	1	folfiri_bevacizumab
15	1	folfiri_bevacizumab
15	1	folfiri_bevacizumab
15.3	1	folfiri_bevacizumab
15.3	1	folfiri_bevacizumab
15.3	1	folfiri_bevacizumab
15.3	1	folfiri_bevacizumab
15.3	1	folfiri_bevacizumab
15.4	1	folfiri_bevacizumab
15.5	1	folfiri_bevacizumab
15.5	1	folfiri_bevacizumab
15.8	1	folfiri_bevacizumab
15.9	1	folfiri_bevacizumab
16.1	1	folfiri_bevacizumab
16.1	1	folfiri_bevacizumab
16.1	1	folfiri_bevacizumab
16.6	1	folfiri_bevacizumab
16.9	1	folfiri_bevacizumab
16.9	1	folfiri_bevacizumab
17.1	1	folfiri_bevacizumab
17.2	1	folfiri_bevacizumab
17.7	1	folfiri_bevacizumab
18	1	folfiri_bevacizumab
18	1	folfiri_bevacizumab
18.4	1	folfiri_bevacizumab
19.5	1	folfiri_bevacizumab
19.9	1	folfiri_bevacizumab
19.9	1	folfiri_bevacizumab
20	1	folfiri_bevacizumab
20.3	1	folfiri_bevacizumab
20.6	1	folfiri_bevacizumab
21.1	1	folfiri_bevacizumab
21.1	1	folfiri_bevacizumab
21.2	1	folfiri_bevacizumab
21.2	1	folfiri_bevacizumab
21.3	1	folfiri_bevacizumab
21.7	1	folfiri_bevacizumab
22.1	1	folfiri_bevacizumab
22.6	1	folfiri_bevacizumab
23.1	1	folfiri_bevacizumab
24.7	1	folfiri_bevacizumab
26.6	1	folfiri_bevacizumab
29.1	1	folfiri_bevacizumab
33	1	folfiri_bevacizumab
48.1	1	folfiri_bevacizumab
0.2335	0	folfiri_bevacizumab
0.6405	0	folfiri_bevacizumab
1.0765	0	folfiri_bevacizumab
1.395	0	folfiri_bevacizumab
1.63	0	folfiri_bevacizumab
2.01	0	folfiri_bevacizumab
2.33	0	folfiri_bevacizumab
2.765	0	folfiri_bevacizumab
2.97	0	folfiri_bevacizumab
3.375	0	folfiri_bevacizumab
3.755	0	folfiri_bevacizumab
3.985	0	folfiri_bevacizumab
4.35	0	folfiri_bevacizumab
4.745	0	folfiri_bevacizumab
5.035	0	folfiri_bevacizumab
5.47	0	folfiri_bevacizumab
5.68	0	folfiri_bevacizumab
6.065	0	folfiri_bevacizumab
6.415	0	folfiri_bevacizumab
6.725	0	folfiri_bevacizumab
7.12	0	folfiri_bevacizumab
7.395	0	folfiri_bevacizumab
7.685	0	folfiri_bevacizumab
8.085	0	folfiri_bevacizumab
8.4	0	folfiri_bevacizumab
8.725	0	folfiri_bevacizumab
9.08	0	folfiri_bevacizumab
9.48	0	folfiri_bevacizumab
9.775	0	folfiri_bevacizumab
10.045	0	folfiri_bevacizumab
10.45	0	folfiri_bevacizumab
10.75	0	folfiri_bevacizumab
11.05	0	folfiri_bevacizumab
11.45	0	folfiri_bevacizumab
11.7	0	folfiri_bevacizumab
13.15	0	folfiri_bevacizumab
14.2	0	folfiri_bevacizumab
15.35	0	folfiri_bevacizumab
16.5	0	folfiri_bevacizumab
17.55	0	folfiri_bevacizumab
18.55	0	folfiri_bevacizumab
19.65	0	folfiri_bevacizumab
20.85	0	folfiri_bevacizumab
21.9	0	folfiri_bevacizumab
22.95	0	folfiri_bevacizumab
25.9	0	folfiri_bevacizumab
28.5	0	folfiri_bevacizumab
29.95	0	folfiri_bevacizumab
31.95	0	folfiri_bevacizumab
33.95	0	folfiri_bevacizumab
40.05	0	folfiri_bevacizumab
44.05	0	folfiri_bevacizumab
50.65	0	folfiri_bevacizumab
53.15	0	folfiri_bevacizumab
55.65	0	folfiri_bevacizumab
