## Supplementary data files for "Cancer patient survival can be accurately parameterized, revealing time-dependent therapeutic effects and doubling the precision of small trials": FIRE3_2B.csv

Time	Event	Arm
1.09	1	folfiri_cetuximab
1.46	1	folfiri_cetuximab
1.46	1	folfiri_cetuximab
2.67	1	folfiri_cetuximab
2.67	1	folfiri_cetuximab
3.35	1	folfiri_cetuximab
3.56	1	folfiri_cetuximab
3.93	1	folfiri_cetuximab
4.09	1	folfiri_cetuximab
4.3	1	folfiri_cetuximab
4.51	1	folfiri_cetuximab
4.51	1	folfiri_cetuximab
4.51	1	folfiri_cetuximab
4.51	1	folfiri_cetuximab
5.04	1	folfiri_cetuximab
5.19	1	folfiri_cetuximab
5.4	1	folfiri_cetuximab
5.67	1	folfiri_cetuximab
5.88	1	folfiri_cetuximab
6.61	1	folfiri_cetuximab
6.61	1	folfiri_cetuximab
6.82	1	folfiri_cetuximab
7.14	1	folfiri_cetuximab
7.35	1	folfiri_cetuximab
7.56	1	folfiri_cetuximab
7.77	1	folfiri_cetuximab
7.77	1	folfiri_cetuximab
7.77	1	folfiri_cetuximab
8.87	1	folfiri_cetuximab
8.87	1	folfiri_cetuximab
9.29	1	folfiri_cetuximab
9.87	1	folfiri_cetuximab
10.2	1	folfiri_cetuximab
10.2	1	folfiri_cetuximab
10.4	1	folfiri_cetuximab
10.6	1	folfiri_cetuximab
10.6	1	folfiri_cetuximab
10.9	1	folfiri_cetuximab
10.9	1	folfiri_cetuximab
11.7	1	folfiri_cetuximab
11.7	1	folfiri_cetuximab
11.8	1	folfiri_cetuximab
11.8	1	folfiri_cetuximab
12	1	folfiri_cetuximab
12.1	1	folfiri_cetuximab
12.1	1	folfiri_cetuximab
12.7	1	folfiri_cetuximab
12.7	1	folfiri_cetuximab
13.2	1	folfiri_cetuximab
13.2	1	folfiri_cetuximab
13.4	1	folfiri_cetuximab
13.4	1	folfiri_cetuximab
14.2	1	folfiri_cetuximab
14.4	1	folfiri_cetuximab
14.4	1	folfiri_cetuximab
14.4	1	folfiri_cetuximab
14.8	1	folfiri_cetuximab
14.8	1	folfiri_cetuximab
15	1	folfiri_cetuximab
15	1	folfiri_cetuximab
15.2	1	folfiri_cetuximab
15.6	1	folfiri_cetuximab
15.6	1	folfiri_cetuximab
16	1	folfiri_cetuximab
16.2	1	folfiri_cetuximab
16.2	1	folfiri_cetuximab
16.2	1	folfiri_cetuximab
16.2	1	folfiri_cetuximab
16.5	1	folfiri_cetuximab
16.7	1	folfiri_cetuximab
16.9	1	folfiri_cetuximab
17.1	1	folfiri_cetuximab
17.5	1	folfiri_cetuximab
17.9	1	folfiri_cetuximab
17.9	1	folfiri_cetuximab
18.2	1	folfiri_cetuximab
18.4	1	folfiri_cetuximab
18.6	1	folfiri_cetuximab
18.6	1	folfiri_cetuximab
18.6	1	folfiri_cetuximab
19	1	folfiri_cetuximab
19	1	folfiri_cetuximab
19.4	1	folfiri_cetuximab
19.6	1	folfiri_cetuximab
19.6	1	folfiri_cetuximab
20.1	1	folfiri_cetuximab
20.4	1	folfiri_cetuximab
20.6	1	folfiri_cetuximab
20.7	1	folfiri_cetuximab
20.7	1	folfiri_cetuximab
20.9	1	folfiri_cetuximab
21.1	1	folfiri_cetuximab
21.1	1	folfiri_cetuximab
21.5	1	folfiri_cetuximab
21.7	1	folfiri_cetuximab
22	1	folfiri_cetuximab
22	1	folfiri_cetuximab
22.2	1	folfiri_cetuximab
22.2	1	folfiri_cetuximab
22.6	1	folfiri_cetuximab
22.9	1	folfiri_cetuximab
23.3	1	folfiri_cetuximab
23.8	1	folfiri_cetuximab
23.8	1	folfiri_cetuximab
23.8	1	folfiri_cetuximab
24.2	1	folfiri_cetuximab
24.5	1	folfiri_cetuximab
24.6	1	folfiri_cetuximab
24.8	1	folfiri_cetuximab
24.8	1	folfiri_cetuximab
25.6	1	folfiri_cetuximab
26.3	1	folfiri_cetuximab
27.2	1	folfiri_cetuximab
27.6	1	folfiri_cetuximab
28.1	1	folfiri_cetuximab
28.1	1	folfiri_cetuximab
28.3	1	folfiri_cetuximab
29.1	1	folfiri_cetuximab
29.1	1	folfiri_cetuximab
30.1	1	folfiri_cetuximab
30.1	1	folfiri_cetuximab
30.6	1	folfiri_cetuximab
33.2	1	folfiri_cetuximab
33.2	1	folfiri_cetuximab
33.7	1	folfiri_cetuximab
33.7	1	folfiri_cetuximab
34.2	1	folfiri_cetuximab
36.6	1	folfiri_cetuximab
36.8	1	folfiri_cetuximab
37.3	1	folfiri_cetuximab
37.7	1	folfiri_cetuximab
38.4	1	folfiri_cetuximab
38.5	1	folfiri_cetuximab
38.7	1	folfiri_cetuximab
38.9	1	folfiri_cetuximab
39.7	1	folfiri_cetuximab
39.7	1	folfiri_cetuximab
41.1	1	folfiri_cetuximab
41.4	1	folfiri_cetuximab
41.4	1	folfiri_cetuximab
42.5	1	folfiri_cetuximab
42.9	1	folfiri_cetuximab
44.2	1	folfiri_cetuximab
45.2	1	folfiri_cetuximab
45.3	1	folfiri_cetuximab
46.5	1	folfiri_cetuximab
46.5	1	folfiri_cetuximab
50	1	folfiri_cetuximab
51.5	1	folfiri_cetuximab
52.2	1	folfiri_cetuximab
55.8	1	folfiri_cetuximab
56.4	1	folfiri_cetuximab
57.5	1	folfiri_cetuximab
58.7	1	folfiri_cetuximab
59.3	1	folfiri_cetuximab
60.9	1	folfiri_cetuximab
67.6	1	folfiri_cetuximab
0.2795	0	folfiri_cetuximab
0.8555	0	folfiri_cetuximab
0.8555	0	folfiri_cetuximab
1.275	0	folfiri_cetuximab
1.595	0	folfiri_cetuximab
1.86	0	folfiri_cetuximab
2.46	0	folfiri_cetuximab
2.46	0	folfiri_cetuximab
2.855	0	folfiri_cetuximab
3.195	0	folfiri_cetuximab
3.695	0	folfiri_cetuximab
3.88	0	folfiri_cetuximab
4.195	0	folfiri_cetuximab
4.67	0	folfiri_cetuximab
4.935	0	folfiri_cetuximab
5.115	0	folfiri_cetuximab
5.535	0	folfiri_cetuximab
5.775	0	folfiri_cetuximab
6.295	0	folfiri_cetuximab
6.53	0	folfiri_cetuximab
6.715	0	folfiri_cetuximab
6.98	0	folfiri_cetuximab
7.455	0	folfiri_cetuximab
7.98	0	folfiri_cetuximab
7.98	0	folfiri_cetuximab
8.345	0	folfiri_cetuximab
8.685	0	folfiri_cetuximab
9.08	0	folfiri_cetuximab
9.45	0	folfiri_cetuximab
9.74	0	folfiri_cetuximab
10.035	0	folfiri_cetuximab
10.3	0	folfiri_cetuximab
10.75	0	folfiri_cetuximab
11	0	folfiri_cetuximab
11.45	0	folfiri_cetuximab
11.45	0	folfiri_cetuximab
12.2	0	folfiri_cetuximab
12.6	0	folfiri_cetuximab
12.85	0	folfiri_cetuximab
13.1	0	folfiri_cetuximab
13.3	0	folfiri_cetuximab
13.55	0	folfiri_cetuximab
13.85	0	folfiri_cetuximab
14.1	0	folfiri_cetuximab
14.3	0	folfiri_cetuximab
14.55	0	folfiri_cetuximab
14.9	0	folfiri_cetuximab
15.1	0	folfiri_cetuximab
15.35	0	folfiri_cetuximab
15.7	0	folfiri_cetuximab
15.9	0	folfiri_cetuximab
16.3	0	folfiri_cetuximab
16.6	0	folfiri_cetuximab
16.8	0	folfiri_cetuximab
17	0	folfiri_cetuximab
17.4	0	folfiri_cetuximab
17.7	0	folfiri_cetuximab
17.7	0	folfiri_cetuximab
18.1	0	folfiri_cetuximab
18.3	0	folfiri_cetuximab
18.7	0	folfiri_cetuximab
18.9	0	folfiri_cetuximab
19.1	0	folfiri_cetuximab
19.5	0	folfiri_cetuximab
19.7	0	folfiri_cetuximab
19.95	0	folfiri_cetuximab
20.25	0	folfiri_cetuximab
20.5	0	folfiri_cetuximab
20.75	0	folfiri_cetuximab
21	0	folfiri_cetuximab
21.25	0	folfiri_cetuximab
21.6	0	folfiri_cetuximab
21.9	0	folfiri_cetuximab
22.1	0	folfiri_cetuximab
22.3	0	folfiri_cetuximab
22.65	0	folfiri_cetuximab
22.8	0	folfiri_cetuximab
23.05	0	folfiri_cetuximab
23.45	0	folfiri_cetuximab
23.7	0	folfiri_cetuximab
24.05	0	folfiri_cetuximab
24.55	0	folfiri_cetuximab
24.9	0	folfiri_cetuximab
25.4	0	folfiri_cetuximab
25.95	0	folfiri_cetuximab
25.95	0	folfiri_cetuximab
26.45	0	folfiri_cetuximab
27.05	0	folfiri_cetuximab
27.3	0	folfiri_cetuximab
27.75	0	folfiri_cetuximab
28.2	0	folfiri_cetuximab
28.45	0	folfiri_cetuximab
28.85	0	folfiri_cetuximab
29.25	0	folfiri_cetuximab
29.9	0	folfiri_cetuximab
29.9	0	folfiri_cetuximab
30.5	0	folfiri_cetuximab
30.85	0	folfiri_cetuximab
31.25	0	folfiri_cetuximab
31.6	0	folfiri_cetuximab
32.05	0	folfiri_cetuximab
32.45	0	folfiri_cetuximab
32.85	0	folfiri_cetuximab
33.35	0	folfiri_cetuximab
33.6	0	folfiri_cetuximab
33.95	0	folfiri_cetuximab
34.45	0	folfiri_cetuximab
34.85	0	folfiri_cetuximab
35.25	0	folfiri_cetuximab
35.65	0	folfiri_cetuximab
37.15	0	folfiri_cetuximab
38.15	0	folfiri_cetuximab
39	0	folfiri_cetuximab
40.15	0	folfiri_cetuximab
40.9	0	folfiri_cetuximab
41.95	0	folfiri_cetuximab
43.1	0	folfiri_cetuximab
44.05	0	folfiri_cetuximab
44.95	0	folfiri_cetuximab
46.3	0	folfiri_cetuximab
47.3	0	folfiri_cetuximab
49.05	0	folfiri_cetuximab
50.1	0	folfiri_cetuximab
50.9	0	folfiri_cetuximab
51.75	0	folfiri_cetuximab
52.85	0	folfiri_cetuximab
53.65	0	folfiri_cetuximab
54.45	0	folfiri_cetuximab
55.4	0	folfiri_cetuximab
56.2	0	folfiri_cetuximab
57.2	0	folfiri_cetuximab
58	0	folfiri_cetuximab
59.1	0	folfiri_cetuximab
61.35	0	folfiri_cetuximab
62.75	0	folfiri_cetuximab
64.15	0	folfiri_cetuximab
65.45	0	folfiri_cetuximab
66.85	0	folfiri_cetuximab
68.25	0	folfiri_cetuximab
69.65	0	folfiri_cetuximab
0.654	1	folfiri_bevacizumab
0.813	1	folfiri_bevacizumab
1.54	1	folfiri_bevacizumab
1.77	1	folfiri_bevacizumab
2.02	1	folfiri_bevacizumab
2.23	1	folfiri_bevacizumab
2.26	1	folfiri_bevacizumab
2.29	1	folfiri_bevacizumab
3.22	1	folfiri_bevacizumab
3.53	1	folfiri_bevacizumab
3.69	1	folfiri_bevacizumab
4.88	1	folfiri_bevacizumab
5.12	1	folfiri_bevacizumab
5.25	1	folfiri_bevacizumab
5.4	1	folfiri_bevacizumab
5.43	1	folfiri_bevacizumab
5.74	1	folfiri_bevacizumab
6.58	1	folfiri_bevacizumab
6.58	1	folfiri_bevacizumab
6.58	1	folfiri_bevacizumab
6.98	1	folfiri_bevacizumab
7.04	1	folfiri_bevacizumab
7.4	1	folfiri_bevacizumab
7.4	1	folfiri_bevacizumab
7.42	1	folfiri_bevacizumab
7.85	1	folfiri_bevacizumab
8.34	1	folfiri_bevacizumab
8.54	1	folfiri_bevacizumab
8.79	1	folfiri_bevacizumab
9.05	1	folfiri_bevacizumab
9.05	1	folfiri_bevacizumab
9.25	1	folfiri_bevacizumab
9.64	1	folfiri_bevacizumab
9.96	1	folfiri_bevacizumab
10.2	1	folfiri_bevacizumab
10.3	1	folfiri_bevacizumab
10.5	1	folfiri_bevacizumab
10.5	1	folfiri_bevacizumab
11.1	1	folfiri_bevacizumab
11.1	1	folfiri_bevacizumab
11.1	1	folfiri_bevacizumab
11.1	1	folfiri_bevacizumab
11.5	1	folfiri_bevacizumab
11.5	1	folfiri_bevacizumab
11.5	1	folfiri_bevacizumab
11.5	1	folfiri_bevacizumab
12.5	1	folfiri_bevacizumab
12.5	1	folfiri_bevacizumab
12.5	1	folfiri_bevacizumab
13.4	1	folfiri_bevacizumab
13.4	1	folfiri_bevacizumab
13.4	1	folfiri_bevacizumab
13.9	1	folfiri_bevacizumab
13.9	1	folfiri_bevacizumab
13.9	1	folfiri_bevacizumab
14	1	folfiri_bevacizumab
14	1	folfiri_bevacizumab
14.2	1	folfiri_bevacizumab
14.2	1	folfiri_bevacizumab
14.2	1	folfiri_bevacizumab
14.2	1	folfiri_bevacizumab
14.6	1	folfiri_bevacizumab
14.6	1	folfiri_bevacizumab
14.8	1	folfiri_bevacizumab
14.9	1	folfiri_bevacizumab
15	1	folfiri_bevacizumab
15	1	folfiri_bevacizumab
15.2	1	folfiri_bevacizumab
15.3	1	folfiri_bevacizumab
15.8	1	folfiri_bevacizumab
15.8	1	folfiri_bevacizumab
16.1	1	folfiri_bevacizumab
16.2	1	folfiri_bevacizumab
16.2	1	folfiri_bevacizumab
16.8	1	folfiri_bevacizumab
17.1	1	folfiri_bevacizumab
17.2	1	folfiri_bevacizumab
17.3	1	folfiri_bevacizumab
17.3	1	folfiri_bevacizumab
17.5	1	folfiri_bevacizumab
17.5	1	folfiri_bevacizumab
17.6	1	folfiri_bevacizumab
17.7	1	folfiri_bevacizumab
18.2	1	folfiri_bevacizumab
18.2	1	folfiri_bevacizumab
18.4	1	folfiri_bevacizumab
18.8	1	folfiri_bevacizumab
18.8	1	folfiri_bevacizumab
18.9	1	folfiri_bevacizumab
19.1	1	folfiri_bevacizumab
19.1	1	folfiri_bevacizumab
19.1	1	folfiri_bevacizumab
19.3	1	folfiri_bevacizumab
19.6	1	folfiri_bevacizumab
19.7	1	folfiri_bevacizumab
19.9	1	folfiri_bevacizumab
20.4	1	folfiri_bevacizumab
20.7	1	folfiri_bevacizumab
20.9	1	folfiri_bevacizumab
21.3	1	folfiri_bevacizumab
21.3	1	folfiri_bevacizumab
21.3	1	folfiri_bevacizumab
21.5	1	folfiri_bevacizumab
21.6	1	folfiri_bevacizumab
21.6	1	folfiri_bevacizumab
22	1	folfiri_bevacizumab
22.2	1	folfiri_bevacizumab
22.2	1	folfiri_bevacizumab
22.7	1	folfiri_bevacizumab
22.8	1	folfiri_bevacizumab
23.1	1	folfiri_bevacizumab
23.2	1	folfiri_bevacizumab
23.3	1	folfiri_bevacizumab
23.3	1	folfiri_bevacizumab
23.8	1	folfiri_bevacizumab
23.9	1	folfiri_bevacizumab
23.9	1	folfiri_bevacizumab
23.9	1	folfiri_bevacizumab
24.3	1	folfiri_bevacizumab
24.4	1	folfiri_bevacizumab
24.8	1	folfiri_bevacizumab
24.9	1	folfiri_bevacizumab
25	1	folfiri_bevacizumab
25.1	1	folfiri_bevacizumab
25.3	1	folfiri_bevacizumab
25.7	1	folfiri_bevacizumab
25.7	1	folfiri_bevacizumab
26	1	folfiri_bevacizumab
26.2	1	folfiri_bevacizumab
26.2	1	folfiri_bevacizumab
26.3	1	folfiri_bevacizumab
26.6	1	folfiri_bevacizumab
26.7	1	folfiri_bevacizumab
27	1	folfiri_bevacizumab
27.6	1	folfiri_bevacizumab
27.8	1	folfiri_bevacizumab
27.8	1	folfiri_bevacizumab
28	1	folfiri_bevacizumab
28.3	1	folfiri_bevacizumab
28.6	1	folfiri_bevacizumab
28.8	1	folfiri_bevacizumab
29.1	1	folfiri_bevacizumab
29.1	1	folfiri_bevacizumab
29.2	1	folfiri_bevacizumab
29.6	1	folfiri_bevacizumab
29.8	1	folfiri_bevacizumab
30.1	1	folfiri_bevacizumab
30.4	1	folfiri_bevacizumab
30.8	1	folfiri_bevacizumab
30.9	1	folfiri_bevacizumab
31	1	folfiri_bevacizumab
31.7	1	folfiri_bevacizumab
31.7	1	folfiri_bevacizumab
32	1	folfiri_bevacizumab
32.5	1	folfiri_bevacizumab
33.1	1	folfiri_bevacizumab
33.3	1	folfiri_bevacizumab
33.5	1	folfiri_bevacizumab
34.8	1	folfiri_bevacizumab
35.3	1	folfiri_bevacizumab
36.1	1	folfiri_bevacizumab
36.2	1	folfiri_bevacizumab
38.2	1	folfiri_bevacizumab
38.8	1	folfiri_bevacizumab
39.6	1	folfiri_bevacizumab
40.1	1	folfiri_bevacizumab
40.3	1	folfiri_bevacizumab
42.7	1	folfiri_bevacizumab
43.1	1	folfiri_bevacizumab
43.7	1	folfiri_bevacizumab
43.9	1	folfiri_bevacizumab
44.4	1	folfiri_bevacizumab
45.4	1	folfiri_bevacizumab
45.7	1	folfiri_bevacizumab
46.3	1	folfiri_bevacizumab
46.8	1	folfiri_bevacizumab
47.9	1	folfiri_bevacizumab
49.5	1	folfiri_bevacizumab
50.1	1	folfiri_bevacizumab
51.1	1	folfiri_bevacizumab
51.2	1	folfiri_bevacizumab
51.3	1	folfiri_bevacizumab
51.5	1	folfiri_bevacizumab
55.6	1	folfiri_bevacizumab
59	1	folfiri_bevacizumab
64.2	1	folfiri_bevacizumab
0.287	0	folfiri_bevacizumab
0.686	0	folfiri_bevacizumab
1.025	0	folfiri_bevacizumab
1.37	0	folfiri_bevacizumab
1.715	0	folfiri_bevacizumab
1.98	0	folfiri_bevacizumab
2.34	0	folfiri_bevacizumab
2.6	0	folfiri_bevacizumab
3.095	0	folfiri_bevacizumab
3.335	0	folfiri_bevacizumab
3.73	0	folfiri_bevacizumab
4.35	0	folfiri_bevacizumab
4.35	0	folfiri_bevacizumab
4.35	0	folfiri_bevacizumab
5.075	0	folfiri_bevacizumab
5.37	0	folfiri_bevacizumab
5.585	0	folfiri_bevacizumab
6.06	0	folfiri_bevacizumab
6.385	0	folfiri_bevacizumab
6.68	0	folfiri_bevacizumab
7.065	0	folfiri_bevacizumab
7.32	0	folfiri_bevacizumab
7.74	0	folfiri_bevacizumab
8.095	0	folfiri_bevacizumab
8.44	0	folfiri_bevacizumab
8.7	0	folfiri_bevacizumab
9.085	0	folfiri_bevacizumab
9.465	0	folfiri_bevacizumab
9.8	0	folfiri_bevacizumab
10.08	0	folfiri_bevacizumab
10.45	0	folfiri_bevacizumab
10.65	0	folfiri_bevacizumab
10.95	0	folfiri_bevacizumab
11.4	0	folfiri_bevacizumab
11.75	0	folfiri_bevacizumab
12.3	0	folfiri_bevacizumab
12.8	0	folfiri_bevacizumab
13.15	0	folfiri_bevacizumab
13.55	0	folfiri_bevacizumab
13.95	0	folfiri_bevacizumab
14.3	0	folfiri_bevacizumab
14.75	0	folfiri_bevacizumab
15.05	0	folfiri_bevacizumab
15.45	0	folfiri_bevacizumab
15.95	0	folfiri_bevacizumab
16.15	0	folfiri_bevacizumab
16.65	0	folfiri_bevacizumab
17	0	folfiri_bevacizumab
17.35	0	folfiri_bevacizumab
17.65	0	folfiri_bevacizumab
18	0	folfiri_bevacizumab
18.55	0	folfiri_bevacizumab
18.75	0	folfiri_bevacizumab
19.15	0	folfiri_bevacizumab
19.55	0	folfiri_bevacizumab
19.95	0	folfiri_bevacizumab
20.25	0	folfiri_bevacizumab
20.65	0	folfiri_bevacizumab
21	0	folfiri_bevacizumab
21.35	0	folfiri_bevacizumab
21.75	0	folfiri_bevacizumab
22.1	0	folfiri_bevacizumab
22.6	0	folfiri_bevacizumab
22.9	0	folfiri_bevacizumab
23.25	0	folfiri_bevacizumab
23.6	0	folfiri_bevacizumab
24.5	0	folfiri_bevacizumab
25.05	0	folfiri_bevacizumab
25.55	0	folfiri_bevacizumab
26.15	0	folfiri_bevacizumab
26.65	0	folfiri_bevacizumab
27.1	0	folfiri_bevacizumab
27.65	0	folfiri_bevacizumab
28.25	0	folfiri_bevacizumab
28.75	0	folfiri_bevacizumab
29.25	0	folfiri_bevacizumab
29.7	0	folfiri_bevacizumab
30.3	0	folfiri_bevacizumab
30.85	0	folfiri_bevacizumab
31.35	0	folfiri_bevacizumab
31.9	0	folfiri_bevacizumab
32.45	0	folfiri_bevacizumab
32.95	0	folfiri_bevacizumab
33.45	0	folfiri_bevacizumab
33.95	0	folfiri_bevacizumab
34.55	0	folfiri_bevacizumab
35.05	0	folfiri_bevacizumab
35.55	0	folfiri_bevacizumab
37.05	0	folfiri_bevacizumab
37.95	0	folfiri_bevacizumab
38.85	0	folfiri_bevacizumab
39.8	0	folfiri_bevacizumab
40.75	0	folfiri_bevacizumab
41.45	0	folfiri_bevacizumab
42.55	0	folfiri_bevacizumab
43.5	0	folfiri_bevacizumab
44.35	0	folfiri_bevacizumab
45.25	0	folfiri_bevacizumab
46.15	0	folfiri_bevacizumab
47.05	0	folfiri_bevacizumab
49.35	0	folfiri_bevacizumab
50.65	0	folfiri_bevacizumab
51.95	0	folfiri_bevacizumab
53.35	0	folfiri_bevacizumab
54.65	0	folfiri_bevacizumab
55.95	0	folfiri_bevacizumab
57.5	0	folfiri_bevacizumab
58.65	0	folfiri_bevacizumab
64.75	0	folfiri_bevacizumab
