## Supplementary data files for "Cancer patient survival can be accurately parameterized, revealing time-dependent therapeutic effects and doubling the precision of small trials": GECESTRO-APBI_3.csv

Time	Event	Arm
0.0118	1	apbi
1.13	1	apbi
1.16	1	apbi
1.24	1	apbi
1.86	1	apbi
1.86	1	apbi
1.88	1	apbi
1.88	1	apbi
1.88	1	apbi
2.12	1	apbi
2.12	1	apbi
2.4	1	apbi
2.43	1	apbi
2.52	1	apbi
2.71	1	apbi
2.73	1	apbi
2.76	1	apbi
2.79	1	apbi
2.97	1	apbi
3.39	1	apbi
3.39	1	apbi
3.94	1	apbi
3.94	1	apbi
3.99	1	apbi
3.99	1	apbi
3.99	1	apbi
4.14	1	apbi
4.41	1	apbi
4.73	1	apbi
4.8	1	apbi
4.95	1	apbi
4.95	1	apbi
0.141	0	apbi
0.2875	0	apbi
0.4285	0	apbi
0.57	0	apbi
0.7165	0	apbi
0.8575	0	apbi
1.345	0	apbi
1.695	0	apbi
4.075	0	apbi
4.115	0	apbi
4.16	0	apbi
4.205	0	apbi
4.25	0	apbi
4.285	0	apbi
4.325	0	apbi
4.395	0	apbi
4.43	0	apbi
4.5	0	apbi
4.555	0	apbi
4.555	0	apbi
4.615	0	apbi
4.67	0	apbi
4.715	0	apbi
4.75	0	apbi
4.815	0	apbi
4.855	0	apbi
4.915	0	apbi
5	0	apbi
5	0	apbi
5	0	apbi
5	0	apbi
5	0	apbi
5	0	apbi
5	0	apbi
5	0	apbi
5	0	apbi
5	0	apbi
5	0	apbi
5	0	apbi
5	0	apbi
5	0	apbi
5	0	apbi
5	0	apbi
5	0	apbi
5	0	apbi
5	0	apbi
5	0	apbi
5	0	apbi
5	0	apbi
5	0	apbi
5	0	apbi
5	0	apbi
5	0	apbi
5	0	apbi
5	0	apbi
5	0	apbi
5	0	apbi
5	0	apbi
5	0	apbi
5	0	apbi
5	0	apbi
5	0	apbi
5	0	apbi
5	0	apbi
5	0	apbi
5	0	apbi
5	0	apbi
5	0	apbi
5	0	apbi
5	0	apbi
5	0	apbi
5	0	apbi
5	0	apbi
5	0	apbi
5	0	apbi
5	0	apbi
5	0	apbi
5	0	apbi
5	0	apbi
5	0	apbi
5	0	apbi
5	0	apbi
5	0	apbi
5	0	apbi
5	0	apbi
5	0	apbi
5	0	apbi
5	0	apbi
5	0	apbi
5	0	apbi
5	0	apbi
5	0	apbi
5	0	apbi
5	0	apbi
5	0	apbi
5	0	apbi
5	0	apbi
5	0	apbi
5	0	apbi
5	0	apbi
5	0	apbi
5	0	apbi
5	0	apbi
5	0	apbi
5	0	apbi
5	0	apbi
5	0	apbi
5	0	apbi
5	0	apbi
5	0	apbi
5	0	apbi
5	0	apbi
5	0	apbi
5	0	apbi
5	0	apbi
5	0	apbi
5	0	apbi
5	0	apbi
5	0	apbi
5	0	apbi
5	0	apbi
5	0	apbi
5	0	apbi
5	0	apbi
5	0	apbi
5	0	apbi
5	0	apbi
5	0	apbi
5	0	apbi
5	0	apbi
5	0	apbi
5	0	apbi
5	0	apbi
5	0	apbi
5	0	apbi
5	0	apbi
5	0	apbi
5	0	apbi
5	0	apbi
5	0	apbi
5	0	apbi
5	0	apbi
5	0	apbi
5	0	apbi
5	0	apbi
5	0	apbi
5	0	apbi
5	0	apbi
5	0	apbi
5	0	apbi
5	0	apbi
5	0	apbi
5	0	apbi
5	0	apbi
5	0	apbi
5	0	apbi
5	0	apbi
5	0	apbi
5	0	apbi
5	0	apbi
5	0	apbi
5	0	apbi
5	0	apbi
5	0	apbi
5	0	apbi
5	0	apbi
5	0	apbi
5	0	apbi
5	0	apbi
5	0	apbi
5	0	apbi
5	0	apbi
5	0	apbi
5	0	apbi
5	0	apbi
5	0	apbi
5	0	apbi
5	0	apbi
5	0	apbi
5	0	apbi
5	0	apbi
5	0	apbi
5	0	apbi
5	0	apbi
5	0	apbi
5	0	apbi
5	0	apbi
5	0	apbi
5	0	apbi
5	0	apbi
5	0	apbi
5	0	apbi
5	0	apbi
5	0	apbi
5	0	apbi
5	0	apbi
5	0	apbi
5	0	apbi
5	0	apbi
5	0	apbi
5	0	apbi
5	0	apbi
5	0	apbi
5	0	apbi
5	0	apbi
5	0	apbi
5	0	apbi
5	0	apbi
5	0	apbi
5	0	apbi
5	0	apbi
5	0	apbi
5	0	apbi
5	0	apbi
5	0	apbi
5	0	apbi
5	0	apbi
5	0	apbi
5	0	apbi
5	0	apbi
5	0	apbi
5	0	apbi
5	0	apbi
5	0	apbi
5	0	apbi
5	0	apbi
5	0	apbi
5	0	apbi
5	0	apbi
5	0	apbi
5	0	apbi
5	0	apbi
5	0	apbi
5	0	apbi
5	0	apbi
5	0	apbi
5	0	apbi
5	0	apbi
5	0	apbi
5	0	apbi
5	0	apbi
5	0	apbi
5	0	apbi
5	0	apbi
5	0	apbi
5	0	apbi
5	0	apbi
5	0	apbi
5	0	apbi
5	0	apbi
5	0	apbi
5	0	apbi
5	0	apbi
5	0	apbi
5	0	apbi
5	0	apbi
5	0	apbi
5	0	apbi
5	0	apbi
5	0	apbi
5	0	apbi
5	0	apbi
5	0	apbi
5	0	apbi
5	0	apbi
5	0	apbi
5	0	apbi
5	0	apbi
5	0	apbi
5	0	apbi
5	0	apbi
5	0	apbi
5	0	apbi
5	0	apbi
5	0	apbi
5	0	apbi
5	0	apbi
5	0	apbi
5	0	apbi
5	0	apbi
5	0	apbi
5	0	apbi
5	0	apbi
5	0	apbi
5	0	apbi
5	0	apbi
5	0	apbi
5	0	apbi
5	0	apbi
5	0	apbi
5	0	apbi
5	0	apbi
5	0	apbi
5	0	apbi
5	0	apbi
5	0	apbi
5	0	apbi
5	0	apbi
5	0	apbi
5	0	apbi
5	0	apbi
5	0	apbi
5	0	apbi
5	0	apbi
5	0	apbi
5	0	apbi
5	0	apbi
5	0	apbi
5	0	apbi
5	0	apbi
5	0	apbi
5	0	apbi
5	0	apbi
5	0	apbi
5	0	apbi
5	0	apbi
5	0	apbi
5	0	apbi
5	0	apbi
5	0	apbi
5	0	apbi
5	0	apbi
5	0	apbi
5	0	apbi
5	0	apbi
5	0	apbi
5	0	apbi
5	0	apbi
5	0	apbi
5	0	apbi
5	0	apbi
5	0	apbi
5	0	apbi
5	0	apbi
5	0	apbi
5	0	apbi
5	0	apbi
5	0	apbi
5	0	apbi
5	0	apbi
5	0	apbi
5	0	apbi
5	0	apbi
5	0	apbi
5	0	apbi
5	0	apbi
5	0	apbi
5	0	apbi
5	0	apbi
5	0	apbi
5	0	apbi
5	0	apbi
5	0	apbi
5	0	apbi
5	0	apbi
5	0	apbi
5	0	apbi
5	0	apbi
5	0	apbi
5	0	apbi
5	0	apbi
5	0	apbi
5	0	apbi
5	0	apbi
5	0	apbi
5	0	apbi
5	0	apbi
5	0	apbi
5	0	apbi
5	0	apbi
5	0	apbi
5	0	apbi
5	0	apbi
5	0	apbi
5	0	apbi
5	0	apbi
5	0	apbi
5	0	apbi
5	0	apbi
5	0	apbi
5	0	apbi
5	0	apbi
5	0	apbi
5	0	apbi
5	0	apbi
5	0	apbi
5	0	apbi
5	0	apbi
5	0	apbi
5	0	apbi
5	0	apbi
5	0	apbi
5	0	apbi
5	0	apbi
5	0	apbi
5	0	apbi
5	0	apbi
5	0	apbi
5	0	apbi
5	0	apbi
5	0	apbi
5	0	apbi
5	0	apbi
5	0	apbi
5	0	apbi
5	0	apbi
5	0	apbi
5	0	apbi
5	0	apbi
5	0	apbi
5	0	apbi
5	0	apbi
5	0	apbi
5	0	apbi
5	0	apbi
5	0	apbi
5	0	apbi
5	0	apbi
5	0	apbi
5	0	apbi
5	0	apbi
5	0	apbi
5	0	apbi
5	0	apbi
5	0	apbi
5	0	apbi
5	0	apbi
5	0	apbi
5	0	apbi
5	0	apbi
5	0	apbi
5	0	apbi
5	0	apbi
5	0	apbi
5	0	apbi
5	0	apbi
5	0	apbi
5	0	apbi
5	0	apbi
5	0	apbi
5	0	apbi
5	0	apbi
5	0	apbi
5	0	apbi
5	0	apbi
5	0	apbi
5	0	apbi
5	0	apbi
5	0	apbi
5	0	apbi
5	0	apbi
5	0	apbi
5	0	apbi
5	0	apbi
5	0	apbi
5	0	apbi
5	0	apbi
5	0	apbi
5	0	apbi
5	0	apbi
5	0	apbi
5	0	apbi
5	0	apbi
5	0	apbi
5	0	apbi
5	0	apbi
5	0	apbi
5	0	apbi
5	0	apbi
5	0	apbi
5	0	apbi
5	0	apbi
5	0	apbi
5	0	apbi
5	0	apbi
5	0	apbi
5	0	apbi
5	0	apbi
5	0	apbi
5	0	apbi
5	0	apbi
5	0	apbi
5	0	apbi
5	0	apbi
5	0	apbi
5	0	apbi
5	0	apbi
5	0	apbi
5	0	apbi
5	0	apbi
5	0	apbi
5	0	apbi
5	0	apbi
5	0	apbi
5	0	apbi
5	0	apbi
5	0	apbi
5	0	apbi
5	0	apbi
5	0	apbi
5	0	apbi
5	0	apbi
5	0	apbi
5	0	apbi
5	0	apbi
5	0	apbi
5	0	apbi
5	0	apbi
5	0	apbi
5	0	apbi
5	0	apbi
5	0	apbi
5	0	apbi
5	0	apbi
5	0	apbi
5	0	apbi
5	0	apbi
5	0	apbi
5	0	apbi
5	0	apbi
5	0	apbi
5	0	apbi
5	0	apbi
5	0	apbi
5	0	apbi
5	0	apbi
5	0	apbi
5	0	apbi
5	0	apbi
5	0	apbi
5	0	apbi
5	0	apbi
5	0	apbi
5	0	apbi
5	0	apbi
5	0	apbi
5	0	apbi
5	0	apbi
5	0	apbi
5	0	apbi
5	0	apbi
5	0	apbi
5	0	apbi
5	0	apbi
5	0	apbi
5	0	apbi
5	0	apbi
5	0	apbi
5	0	apbi
5	0	apbi
5	0	apbi
5	0	apbi
5	0	apbi
5	0	apbi
5	0	apbi
5	0	apbi
5	0	apbi
5	0	apbi
5	0	apbi
5	0	apbi
5	0	apbi
5	0	apbi
5	0	apbi
5	0	apbi
5	0	apbi
5	0	apbi
5	0	apbi
5	0	apbi
5	0	apbi
5	0	apbi
5	0	apbi
5	0	apbi
5	0	apbi
5	0	apbi
5	0	apbi
5	0	apbi
5	0	apbi
5	0	apbi
5	0	apbi
5	0	apbi
5	0	apbi
5	0	apbi
5	0	apbi
5	0	apbi
5	0	apbi
5	0	apbi
5	0	apbi
5	0	apbi
5	0	apbi
5	0	apbi
5	0	apbi
5	0	apbi
5	0	apbi
5	0	apbi
5	0	apbi
5	0	apbi
5	0	apbi
5	0	apbi
5	0	apbi
5	0	apbi
5	0	apbi
0.636	1	wbi
0.64	1	wbi
0.684	1	wbi
0.701	1	wbi
0.865	1	wbi
0.865	1	wbi
0.877	1	wbi
1.16	1	wbi
1.62	1	wbi
1.94	1	wbi
2.04	1	wbi
2.04	1	wbi
2.33	1	wbi
2.33	1	wbi
2.52	1	wbi
2.52	1	wbi
2.66	1	wbi
2.87	1	wbi
2.87	1	wbi
3.25	1	wbi
3.55	1	wbi
3.65	1	wbi
3.73	1	wbi
3.79	1	wbi
4.21	1	wbi
4.21	1	wbi
4.29	1	wbi
4.65	1	wbi
4.65	1	wbi
4.91	1	wbi
0.5015	0	wbi
1.165	0	wbi
1.335	0	wbi
1.505	0	wbi
1.675	0	wbi
1.845	0	wbi
2.205	0	wbi
2.38	0	wbi
2.625	0	wbi
2.805	0	wbi
3.175	0	wbi
3.3	0	wbi
3.445	0	wbi
3.6	0	wbi
3.71	0	wbi
3.855	0	wbi
4.075	0	wbi
4.15	0	wbi
4.19	0	wbi
4.265	0	wbi
4.345	0	wbi
4.385	0	wbi
4.465	0	wbi
4.515	0	wbi
4.565	0	wbi
4.635	0	wbi
4.705	0	wbi
4.775	0	wbi
4.825	0	wbi
4.87	0	wbi
4.96	0	wbi
5.01	0	wbi
5.01	0	wbi
5.01	0	wbi
5.01	0	wbi
5.01	0	wbi
5.01	0	wbi
5.01	0	wbi
5.01	0	wbi
5.01	0	wbi
5.01	0	wbi
5.01	0	wbi
5.01	0	wbi
5.01	0	wbi
5.01	0	wbi
5.01	0	wbi
5.01	0	wbi
5.01	0	wbi
5.01	0	wbi
5.01	0	wbi
5.01	0	wbi
5.01	0	wbi
5.01	0	wbi
5.01	0	wbi
5.01	0	wbi
5.01	0	wbi
5.01	0	wbi
5.01	0	wbi
5.01	0	wbi
5.01	0	wbi
5.01	0	wbi
5.01	0	wbi
5.01	0	wbi
5.01	0	wbi
5.01	0	wbi
5.01	0	wbi
5.01	0	wbi
5.01	0	wbi
5.01	0	wbi
5.01	0	wbi
5.01	0	wbi
5.01	0	wbi
5.01	0	wbi
5.01	0	wbi
5.01	0	wbi
5.01	0	wbi
5.01	0	wbi
5.01	0	wbi
5.01	0	wbi
5.01	0	wbi
5.01	0	wbi
5.01	0	wbi
5.01	0	wbi
5.01	0	wbi
5.01	0	wbi
5.01	0	wbi
5.01	0	wbi
5.01	0	wbi
5.01	0	wbi
5.01	0	wbi
5.01	0	wbi
5.01	0	wbi
5.01	0	wbi
5.01	0	wbi
5.01	0	wbi
5.01	0	wbi
5.01	0	wbi
5.01	0	wbi
5.01	0	wbi
5.01	0	wbi
5.01	0	wbi
5.01	0	wbi
5.01	0	wbi
5.01	0	wbi
5.01	0	wbi
5.01	0	wbi
5.01	0	wbi
5.01	0	wbi
5.01	0	wbi
5.01	0	wbi
5.01	0	wbi
5.01	0	wbi
5.01	0	wbi
5.01	0	wbi
5.01	0	wbi
5.01	0	wbi
5.01	0	wbi
5.01	0	wbi
5.01	0	wbi
5.01	0	wbi
5.01	0	wbi
5.01	0	wbi
5.01	0	wbi
5.01	0	wbi
5.01	0	wbi
5.01	0	wbi
5.01	0	wbi
5.01	0	wbi
5.01	0	wbi
5.01	0	wbi
5.01	0	wbi
5.01	0	wbi
5.01	0	wbi
5.01	0	wbi
5.01	0	wbi
5.01	0	wbi
5.01	0	wbi
5.01	0	wbi
5.01	0	wbi
5.01	0	wbi
5.01	0	wbi
5.01	0	wbi
5.01	0	wbi
5.01	0	wbi
5.01	0	wbi
5.01	0	wbi
5.01	0	wbi
5.01	0	wbi
5.01	0	wbi
5.01	0	wbi
5.01	0	wbi
5.01	0	wbi
5.01	0	wbi
5.01	0	wbi
5.01	0	wbi
5.01	0	wbi
5.01	0	wbi
5.01	0	wbi
5.01	0	wbi
5.01	0	wbi
5.01	0	wbi
5.01	0	wbi
5.01	0	wbi
5.01	0	wbi
5.01	0	wbi
5.01	0	wbi
5.01	0	wbi
5.01	0	wbi
5.01	0	wbi
5.01	0	wbi
5.01	0	wbi
5.01	0	wbi
5.01	0	wbi
5.01	0	wbi
5.01	0	wbi
5.01	0	wbi
5.01	0	wbi
5.01	0	wbi
5.01	0	wbi
5.01	0	wbi
5.01	0	wbi
5.01	0	wbi
5.01	0	wbi
5.01	0	wbi
5.01	0	wbi
5.01	0	wbi
5.01	0	wbi
5.01	0	wbi
5.01	0	wbi
5.01	0	wbi
5.01	0	wbi
5.01	0	wbi
5.01	0	wbi
5.01	0	wbi
5.01	0	wbi
5.01	0	wbi
5.01	0	wbi
5.01	0	wbi
5.01	0	wbi
5.01	0	wbi
5.01	0	wbi
5.01	0	wbi
5.01	0	wbi
5.01	0	wbi
5.01	0	wbi
5.01	0	wbi
5.01	0	wbi
5.01	0	wbi
5.01	0	wbi
5.01	0	wbi
5.01	0	wbi
5.01	0	wbi
5.01	0	wbi
5.01	0	wbi
5.01	0	wbi
5.01	0	wbi
5.01	0	wbi
5.01	0	wbi
5.01	0	wbi
5.01	0	wbi
5.01	0	wbi
5.01	0	wbi
5.01	0	wbi
5.01	0	wbi
5.01	0	wbi
5.01	0	wbi
5.01	0	wbi
5.01	0	wbi
5.01	0	wbi
5.01	0	wbi
5.01	0	wbi
5.01	0	wbi
5.01	0	wbi
5.01	0	wbi
5.01	0	wbi
5.01	0	wbi
5.01	0	wbi
5.01	0	wbi
5.01	0	wbi
5.01	0	wbi
5.01	0	wbi
5.01	0	wbi
5.01	0	wbi
5.01	0	wbi
5.01	0	wbi
5.01	0	wbi
5.01	0	wbi
5.01	0	wbi
5.01	0	wbi
5.01	0	wbi
5.01	0	wbi
5.01	0	wbi
5.01	0	wbi
5.01	0	wbi
5.01	0	wbi
5.01	0	wbi
5.01	0	wbi
5.01	0	wbi
5.01	0	wbi
5.01	0	wbi
5.01	0	wbi
5.01	0	wbi
5.01	0	wbi
5.01	0	wbi
5.01	0	wbi
5.01	0	wbi
5.01	0	wbi
5.01	0	wbi
5.01	0	wbi
5.01	0	wbi
5.01	0	wbi
5.01	0	wbi
5.01	0	wbi
5.01	0	wbi
5.01	0	wbi
5.01	0	wbi
5.01	0	wbi
5.01	0	wbi
5.01	0	wbi
5.01	0	wbi
5.01	0	wbi
5.01	0	wbi
5.01	0	wbi
5.01	0	wbi
5.01	0	wbi
5.01	0	wbi
5.01	0	wbi
5.01	0	wbi
5.01	0	wbi
5.01	0	wbi
5.01	0	wbi
5.01	0	wbi
5.01	0	wbi
5.01	0	wbi
5.01	0	wbi
5.01	0	wbi
5.01	0	wbi
5.01	0	wbi
5.01	0	wbi
5.01	0	wbi
5.01	0	wbi
5.01	0	wbi
5.01	0	wbi
5.01	0	wbi
5.01	0	wbi
5.01	0	wbi
5.01	0	wbi
5.01	0	wbi
5.01	0	wbi
5.01	0	wbi
5.01	0	wbi
5.01	0	wbi
5.01	0	wbi
5.01	0	wbi
5.01	0	wbi
5.01	0	wbi
5.01	0	wbi
5.01	0	wbi
5.01	0	wbi
5.01	0	wbi
5.01	0	wbi
5.01	0	wbi
5.01	0	wbi
5.01	0	wbi
5.01	0	wbi
5.01	0	wbi
5.01	0	wbi
5.01	0	wbi
5.01	0	wbi
5.01	0	wbi
5.01	0	wbi
5.01	0	wbi
5.01	0	wbi
5.01	0	wbi
5.01	0	wbi
5.01	0	wbi
5.01	0	wbi
5.01	0	wbi
5.01	0	wbi
5.01	0	wbi
5.01	0	wbi
5.01	0	wbi
5.01	0	wbi
5.01	0	wbi
5.01	0	wbi
5.01	0	wbi
5.01	0	wbi
5.01	0	wbi
5.01	0	wbi
5.01	0	wbi
5.01	0	wbi
5.01	0	wbi
5.01	0	wbi
5.01	0	wbi
5.01	0	wbi
5.01	0	wbi
5.01	0	wbi
5.01	0	wbi
5.01	0	wbi
5.01	0	wbi
5.01	0	wbi
5.01	0	wbi
5.01	0	wbi
5.01	0	wbi
5.01	0	wbi
5.01	0	wbi
5.01	0	wbi
5.01	0	wbi
5.01	0	wbi
5.01	0	wbi
5.01	0	wbi
5.01	0	wbi
5.01	0	wbi
5.01	0	wbi
5.01	0	wbi
5.01	0	wbi
5.01	0	wbi
5.01	0	wbi
5.01	0	wbi
5.01	0	wbi
5.01	0	wbi
5.01	0	wbi
5.01	0	wbi
5.01	0	wbi
5.01	0	wbi
5.01	0	wbi
5.01	0	wbi
5.01	0	wbi
5.01	0	wbi
5.01	0	wbi
5.01	0	wbi
5.01	0	wbi
5.01	0	wbi
5.01	0	wbi
5.01	0	wbi
5.01	0	wbi
5.01	0	wbi
5.01	0	wbi
5.01	0	wbi
5.01	0	wbi
5.01	0	wbi
5.01	0	wbi
5.01	0	wbi
5.01	0	wbi
5.01	0	wbi
5.01	0	wbi
5.01	0	wbi
5.01	0	wbi
5.01	0	wbi
5.01	0	wbi
5.01	0	wbi
5.01	0	wbi
5.01	0	wbi
5.01	0	wbi
5.01	0	wbi
5.01	0	wbi
5.01	0	wbi
5.01	0	wbi
5.01	0	wbi
5.01	0	wbi
5.01	0	wbi
5.01	0	wbi
5.01	0	wbi
5.01	0	wbi
5.01	0	wbi
5.01	0	wbi
5.01	0	wbi
5.01	0	wbi
5.01	0	wbi
5.01	0	wbi
5.01	0	wbi
5.01	0	wbi
5.01	0	wbi
5.01	0	wbi
5.01	0	wbi
5.01	0	wbi
5.01	0	wbi
5.01	0	wbi
5.01	0	wbi
5.01	0	wbi
5.01	0	wbi
5.01	0	wbi
5.01	0	wbi
5.01	0	wbi
5.01	0	wbi
5.01	0	wbi
5.01	0	wbi
5.01	0	wbi
5.01	0	wbi
5.01	0	wbi
5.01	0	wbi
5.01	0	wbi
5.01	0	wbi
5.01	0	wbi
5.01	0	wbi
5.01	0	wbi
5.01	0	wbi
5.01	0	wbi
5.01	0	wbi
5.01	0	wbi
5.01	0	wbi
5.01	0	wbi
5.01	0	wbi
5.01	0	wbi
5.01	0	wbi
5.01	0	wbi
5.01	0	wbi
5.01	0	wbi
5.01	0	wbi
5.01	0	wbi
5.01	0	wbi
5.01	0	wbi
5.01	0	wbi
5.01	0	wbi
5.01	0	wbi
5.01	0	wbi
5.01	0	wbi
5.01	0	wbi
5.01	0	wbi
5.01	0	wbi
5.01	0	wbi
5.01	0	wbi
5.01	0	wbi
5.01	0	wbi
5.01	0	wbi
5.01	0	wbi
5.01	0	wbi
5.01	0	wbi
5.01	0	wbi
5.01	0	wbi
5.01	0	wbi
5.01	0	wbi
5.01	0	wbi
5.01	0	wbi
5.01	0	wbi
5.01	0	wbi
5.01	0	wbi
5.01	0	wbi
5.01	0	wbi
5.01	0	wbi
5.01	0	wbi
5.01	0	wbi
5.01	0	wbi
5.01	0	wbi
5.01	0	wbi
5.01	0	wbi
5.01	0	wbi
5.01	0	wbi
5.01	0	wbi
5.01	0	wbi
5.01	0	wbi
5.01	0	wbi
5.01	0	wbi
5.01	0	wbi
5.01	0	wbi
5.01	0	wbi
5.01	0	wbi
5.01	0	wbi
5.01	0	wbi
5.01	0	wbi
5.01	0	wbi
