## Supplementary data files for "Cancer patient survival can be accurately parameterized, revealing time-dependent therapeutic effects and doubling the precision of small trials": GECESTRO-APBI_4.csv

Time	Event	Arm
1.48	1	apbi
1.87	1	apbi
1.87	1	apbi
1.91	1	apbi
2.04	1	apbi
2.11	1	apbi
2.11	1	apbi
2.74	1	apbi
2.91	1	apbi
2.98	1	apbi
3.44	1	apbi
3.8	1	apbi
3.8	1	apbi
4.04	1	apbi
4.26	1	apbi
4.26	1	apbi
4.94	1	apbi
4.94	1	apbi
4.98	1	apbi
5.58	1	apbi
5.63	1	apbi
5.69	1	apbi
5.72	1	apbi
5.76	1	apbi
5.76	1	apbi
5.76	1	apbi
0.1415	0	apbi
0.2875	0	apbi
0.4265	0	apbi
0.573	0	apbi
0.712	0	apbi
0.8585	0	apbi
1.255	0	apbi
1.515	0	apbi
1.775	0	apbi
3.495	0	apbi
4.055	0	apbi
4.105	0	apbi
4.155	0	apbi
4.205	0	apbi
4.245	0	apbi
4.315	0	apbi
4.365	0	apbi
4.415	0	apbi
4.465	0	apbi
4.515	0	apbi
4.575	0	apbi
4.625	0	apbi
4.675	0	apbi
4.725	0	apbi
4.775	0	apbi
4.835	0	apbi
4.885	0	apbi
4.92	0	apbi
5.01	0	apbi
5.045	0	apbi
5.055	0	apbi
5.065	0	apbi
5.065	0	apbi
5.075	0	apbi
5.085	0	apbi
5.085	0	apbi
5.095	0	apbi
5.105	0	apbi
5.105	0	apbi
5.115	0	apbi
5.125	0	apbi
5.135	0	apbi
5.135	0	apbi
5.145	0	apbi
5.155	0	apbi
5.155	0	apbi
5.165	0	apbi
5.175	0	apbi
5.175	0	apbi
5.185	0	apbi
5.195	0	apbi
5.195	0	apbi
5.205	0	apbi
5.215	0	apbi
5.225	0	apbi
5.225	0	apbi
5.235	0	apbi
5.245	0	apbi
5.245	0	apbi
5.255	0	apbi
5.265	0	apbi
5.265	0	apbi
5.275	0	apbi
5.285	0	apbi
5.295	0	apbi
5.295	0	apbi
5.305	0	apbi
5.315	0	apbi
5.315	0	apbi
5.325	0	apbi
5.335	0	apbi
5.335	0	apbi
5.345	0	apbi
5.355	0	apbi
5.355	0	apbi
5.365	0	apbi
5.375	0	apbi
5.385	0	apbi
5.385	0	apbi
5.395	0	apbi
5.405	0	apbi
5.405	0	apbi
5.415	0	apbi
5.425	0	apbi
5.425	0	apbi
5.435	0	apbi
5.445	0	apbi
5.455	0	apbi
5.455	0	apbi
5.465	0	apbi
5.475	0	apbi
5.475	0	apbi
5.485	0	apbi
5.52	0	apbi
5.52	0	apbi
5.52	0	apbi
5.52	0	apbi
5.52	0	apbi
5.52	0	apbi
5.52	0	apbi
5.52	0	apbi
5.52	0	apbi
5.565	0	apbi
5.565	0	apbi
5.565	0	apbi
5.565	0	apbi
5.605	0	apbi
5.605	0	apbi
5.605	0	apbi
5.605	0	apbi
5.605	0	apbi
5.605	0	apbi
5.605	0	apbi
5.645	0	apbi
5.645	0	apbi
5.645	0	apbi
5.645	0	apbi
5.645	0	apbi
5.675	0	apbi
5.675	0	apbi
5.675	0	apbi
5.675	0	apbi
5.705	0	apbi
5.705	0	apbi
5.705	0	apbi
5.705	0	apbi
5.74	0	apbi
5.74	0	apbi
5.74	0	apbi
5.74	0	apbi
5.74	0	apbi
5.74	0	apbi
5.765	0	apbi
5.775	0	apbi
5.775	0	apbi
5.785	0	apbi
5.795	0	apbi
5.795	0	apbi
5.805	0	apbi
5.815	0	apbi
5.815	0	apbi
5.825	0	apbi
5.835	0	apbi
5.835	0	apbi
5.845	0	apbi
5.855	0	apbi
5.865	0	apbi
5.865	0	apbi
5.875	0	apbi
5.885	0	apbi
5.885	0	apbi
5.895	0	apbi
5.905	0	apbi
5.905	0	apbi
5.915	0	apbi
5.925	0	apbi
5.935	0	apbi
5.935	0	apbi
5.945	0	apbi
5.955	0	apbi
5.955	0	apbi
5.965	0	apbi
5.975	0	apbi
5.975	0	apbi
5.985	0	apbi
6	0	apbi
6	0	apbi
6	0	apbi
6	0	apbi
6	0	apbi
6	0	apbi
6	0	apbi
6	0	apbi
6	0	apbi
6	0	apbi
6	0	apbi
6	0	apbi
6	0	apbi
6	0	apbi
6	0	apbi
6	0	apbi
6	0	apbi
6	0	apbi
6	0	apbi
6	0	apbi
6	0	apbi
6	0	apbi
6	0	apbi
6	0	apbi
6	0	apbi
6	0	apbi
6	0	apbi
6	0	apbi
6	0	apbi
6	0	apbi
6	0	apbi
6	0	apbi
6	0	apbi
6	0	apbi
6	0	apbi
6	0	apbi
6	0	apbi
6	0	apbi
6	0	apbi
6	0	apbi
6	0	apbi
6	0	apbi
6	0	apbi
6	0	apbi
6	0	apbi
6	0	apbi
6	0	apbi
6	0	apbi
6	0	apbi
6	0	apbi
6	0	apbi
6	0	apbi
6	0	apbi
6	0	apbi
6	0	apbi
6	0	apbi
6	0	apbi
6	0	apbi
6	0	apbi
6	0	apbi
6	0	apbi
6	0	apbi
6	0	apbi
6	0	apbi
6	0	apbi
6	0	apbi
6	0	apbi
6	0	apbi
6	0	apbi
6	0	apbi
6	0	apbi
6	0	apbi
6	0	apbi
6	0	apbi
6	0	apbi
6	0	apbi
6	0	apbi
6	0	apbi
6	0	apbi
6	0	apbi
6	0	apbi
6	0	apbi
6	0	apbi
6	0	apbi
6	0	apbi
6	0	apbi
6	0	apbi
6	0	apbi
6	0	apbi
6	0	apbi
6	0	apbi
6	0	apbi
6	0	apbi
6	0	apbi
6	0	apbi
6	0	apbi
6	0	apbi
6	0	apbi
6	0	apbi
6	0	apbi
6	0	apbi
6	0	apbi
6	0	apbi
6	0	apbi
6	0	apbi
6	0	apbi
6	0	apbi
6	0	apbi
6	0	apbi
6	0	apbi
6	0	apbi
6	0	apbi
6	0	apbi
6	0	apbi
6	0	apbi
6	0	apbi
6	0	apbi
6	0	apbi
6	0	apbi
6	0	apbi
6	0	apbi
6	0	apbi
6	0	apbi
6	0	apbi
6	0	apbi
6	0	apbi
6	0	apbi
6	0	apbi
6	0	apbi
6	0	apbi
6	0	apbi
6	0	apbi
6	0	apbi
6	0	apbi
6	0	apbi
6	0	apbi
6	0	apbi
6	0	apbi
6	0	apbi
6	0	apbi
6	0	apbi
6	0	apbi
6	0	apbi
6	0	apbi
6	0	apbi
6	0	apbi
6	0	apbi
6	0	apbi
6	0	apbi
6	0	apbi
6	0	apbi
6	0	apbi
6	0	apbi
6	0	apbi
6	0	apbi
6	0	apbi
6	0	apbi
6	0	apbi
6	0	apbi
6	0	apbi
6	0	apbi
6	0	apbi
6	0	apbi
6	0	apbi
6	0	apbi
6	0	apbi
6	0	apbi
6	0	apbi
6	0	apbi
6	0	apbi
6	0	apbi
6	0	apbi
6	0	apbi
6	0	apbi
6	0	apbi
6	0	apbi
6	0	apbi
6	0	apbi
6	0	apbi
6	0	apbi
6	0	apbi
6	0	apbi
6	0	apbi
6	0	apbi
6	0	apbi
6	0	apbi
6	0	apbi
6	0	apbi
6	0	apbi
6	0	apbi
6	0	apbi
6	0	apbi
6	0	apbi
6	0	apbi
6	0	apbi
6	0	apbi
6	0	apbi
6	0	apbi
6	0	apbi
6	0	apbi
6	0	apbi
6	0	apbi
6	0	apbi
6	0	apbi
6	0	apbi
6	0	apbi
6	0	apbi
6	0	apbi
6	0	apbi
6	0	apbi
6	0	apbi
6	0	apbi
6	0	apbi
6	0	apbi
6	0	apbi
6	0	apbi
6	0	apbi
6	0	apbi
6	0	apbi
6	0	apbi
6	0	apbi
6	0	apbi
6	0	apbi
6	0	apbi
6	0	apbi
6	0	apbi
6	0	apbi
6	0	apbi
6	0	apbi
6	0	apbi
6	0	apbi
6	0	apbi
6	0	apbi
6	0	apbi
6	0	apbi
6	0	apbi
6	0	apbi
6	0	apbi
6	0	apbi
6	0	apbi
6	0	apbi
6	0	apbi
6	0	apbi
6	0	apbi
6	0	apbi
6	0	apbi
6	0	apbi
6	0	apbi
6	0	apbi
6	0	apbi
6	0	apbi
6	0	apbi
6	0	apbi
6	0	apbi
6	0	apbi
6	0	apbi
6	0	apbi
6	0	apbi
6	0	apbi
6	0	apbi
6	0	apbi
6	0	apbi
6	0	apbi
6	0	apbi
6	0	apbi
6	0	apbi
6	0	apbi
6	0	apbi
6	0	apbi
6	0	apbi
6	0	apbi
6	0	apbi
6	0	apbi
6	0	apbi
6	0	apbi
6	0	apbi
6	0	apbi
6	0	apbi
6	0	apbi
6	0	apbi
6	0	apbi
6	0	apbi
6	0	apbi
6	0	apbi
6	0	apbi
6	0	apbi
6	0	apbi
6	0	apbi
6	0	apbi
6	0	apbi
6	0	apbi
6	0	apbi
6	0	apbi
6	0	apbi
6	0	apbi
6	0	apbi
6	0	apbi
6	0	apbi
6	0	apbi
6	0	apbi
6	0	apbi
6	0	apbi
6	0	apbi
6	0	apbi
6	0	apbi
6	0	apbi
6	0	apbi
6	0	apbi
6	0	apbi
6	0	apbi
6	0	apbi
6	0	apbi
6	0	apbi
6	0	apbi
6	0	apbi
6	0	apbi
6	0	apbi
6	0	apbi
6	0	apbi
6	0	apbi
6	0	apbi
6	0	apbi
6	0	apbi
6	0	apbi
6	0	apbi
6	0	apbi
6	0	apbi
6	0	apbi
6	0	apbi
6	0	apbi
6	0	apbi
6	0	apbi
6	0	apbi
6	0	apbi
6	0	apbi
6	0	apbi
6	0	apbi
6	0	apbi
6	0	apbi
6	0	apbi
6	0	apbi
6	0	apbi
6	0	apbi
6	0	apbi
6	0	apbi
6	0	apbi
6	0	apbi
6	0	apbi
6	0	apbi
6	0	apbi
6	0	apbi
6	0	apbi
6	0	apbi
6	0	apbi
6	0	apbi
6	0	apbi
6	0	apbi
6	0	apbi
6	0	apbi
6	0	apbi
6	0	apbi
6	0	apbi
6	0	apbi
6	0	apbi
6	0	apbi
6	0	apbi
6	0	apbi
6	0	apbi
6	0	apbi
6	0	apbi
6	0	apbi
6	0	apbi
6	0	apbi
6	0	apbi
6	0	apbi
6	0	apbi
6	0	apbi
6	0	apbi
6	0	apbi
6	0	apbi
6	0	apbi
6	0	apbi
6	0	apbi
6	0	apbi
6	0	apbi
6	0	apbi
6	0	apbi
6	0	apbi
6	0	apbi
6	0	apbi
6	0	apbi
6	0	apbi
6	0	apbi
6	0	apbi
6	0	apbi
6	0	apbi
6	0	apbi
6	0	apbi
6	0	apbi
6	0	apbi
6	0	apbi
6	0	apbi
6	0	apbi
6	0	apbi
6	0	apbi
6	0	apbi
6	0	apbi
6	0	apbi
6	0	apbi
6	0	apbi
6	0	apbi
6	0	apbi
6	0	apbi
6	0	apbi
6	0	apbi
6	0	apbi
6	0	apbi
6	0	apbi
6	0	apbi
6	0	apbi
6	0	apbi
6	0	apbi
6	0	apbi
6	0	apbi
6	0	apbi
6	0	apbi
6	0	apbi
6	0	apbi
6	0	apbi
6	0	apbi
6	0	apbi
6	0	apbi
6	0	apbi
6	0	apbi
6	0	apbi
6	0	apbi
6	0	apbi
6	0	apbi
6	0	apbi
6	0	apbi
6	0	apbi
6	0	apbi
0.644	1	wbi
0.663	1	wbi
0.702	1	wbi
0.714	1	wbi
0.884	1	wbi
1.17	1	wbi
1.55	1	wbi
2.38	1	wbi
2.44	1	wbi
2.46	1	wbi
2.59	1	wbi
2.65	1	wbi
2.84	1	wbi
3.22	1	wbi
3.5	1	wbi
3.54	1	wbi
3.65	1	wbi
3.73	1	wbi
4.28	1	wbi
4.6	1	wbi
4.61	1	wbi
4.81	1	wbi
4.87	1	wbi
4.89	1	wbi
0.3315	0	wbi
0.667	0	wbi
1.195	0	wbi
1.395	0	wbi
1.595	0	wbi
1.795	0	wbi
2.165	0	wbi
2.335	0	wbi
2.5	0	wbi
2.665	0	wbi
2.835	0	wbi
3.165	0	wbi
3.355	0	wbi
3.49	0	wbi
3.665	0	wbi
3.87	0	wbi
4.065	0	wbi
4.155	0	wbi
4.155	0	wbi
4.26	0	wbi
4.31	0	wbi
4.375	0	wbi
4.445	0	wbi
4.505	0	wbi
4.565	0	wbi
4.635	0	wbi
4.695	0	wbi
4.755	0	wbi
4.84	0	wbi
4.885	0	wbi
4.93	0	wbi
5.01	0	wbi
5.01	0	wbi
5.01	0	wbi
5.01	0	wbi
5.01	0	wbi
5.01	0	wbi
5.01	0	wbi
5.01	0	wbi
5.01	0	wbi
5.01	0	wbi
5.01	0	wbi
5.01	0	wbi
5.01	0	wbi
5.01	0	wbi
5.01	0	wbi
5.01	0	wbi
5.01	0	wbi
5.01	0	wbi
5.01	0	wbi
5.01	0	wbi
5.01	0	wbi
5.01	0	wbi
5.01	0	wbi
5.01	0	wbi
5.01	0	wbi
5.01	0	wbi
5.01	0	wbi
5.01	0	wbi
5.01	0	wbi
5.01	0	wbi
5.01	0	wbi
5.01	0	wbi
5.01	0	wbi
5.01	0	wbi
5.01	0	wbi
5.01	0	wbi
5.01	0	wbi
5.01	0	wbi
5.01	0	wbi
5.01	0	wbi
5.01	0	wbi
5.01	0	wbi
5.01	0	wbi
5.01	0	wbi
5.01	0	wbi
5.01	0	wbi
5.01	0	wbi
5.01	0	wbi
5.01	0	wbi
5.01	0	wbi
5.01	0	wbi
5.01	0	wbi
5.01	0	wbi
5.01	0	wbi
5.01	0	wbi
5.01	0	wbi
5.01	0	wbi
5.01	0	wbi
5.01	0	wbi
5.01	0	wbi
5.01	0	wbi
5.01	0	wbi
5.01	0	wbi
5.01	0	wbi
5.01	0	wbi
5.01	0	wbi
5.01	0	wbi
5.01	0	wbi
5.01	0	wbi
5.01	0	wbi
5.01	0	wbi
5.01	0	wbi
5.01	0	wbi
5.01	0	wbi
5.01	0	wbi
5.01	0	wbi
5.01	0	wbi
5.01	0	wbi
5.01	0	wbi
5.01	0	wbi
5.01	0	wbi
5.01	0	wbi
5.01	0	wbi
5.01	0	wbi
5.01	0	wbi
5.01	0	wbi
5.01	0	wbi
5.01	0	wbi
5.01	0	wbi
5.01	0	wbi
5.01	0	wbi
5.01	0	wbi
5.01	0	wbi
5.01	0	wbi
5.01	0	wbi
5.01	0	wbi
5.01	0	wbi
5.01	0	wbi
5.01	0	wbi
5.01	0	wbi
5.01	0	wbi
5.01	0	wbi
5.01	0	wbi
5.01	0	wbi
5.01	0	wbi
5.01	0	wbi
5.01	0	wbi
5.01	0	wbi
5.01	0	wbi
5.01	0	wbi
5.01	0	wbi
5.01	0	wbi
5.01	0	wbi
5.01	0	wbi
5.01	0	wbi
5.01	0	wbi
5.01	0	wbi
5.01	0	wbi
5.01	0	wbi
5.01	0	wbi
5.01	0	wbi
5.01	0	wbi
5.01	0	wbi
5.01	0	wbi
5.01	0	wbi
5.01	0	wbi
5.01	0	wbi
5.01	0	wbi
5.01	0	wbi
5.01	0	wbi
5.01	0	wbi
5.01	0	wbi
5.01	0	wbi
5.01	0	wbi
5.01	0	wbi
5.01	0	wbi
5.01	0	wbi
5.01	0	wbi
5.01	0	wbi
5.01	0	wbi
5.01	0	wbi
5.01	0	wbi
5.01	0	wbi
5.01	0	wbi
5.01	0	wbi
5.01	0	wbi
5.01	0	wbi
5.01	0	wbi
5.01	0	wbi
5.01	0	wbi
5.01	0	wbi
5.01	0	wbi
5.01	0	wbi
5.01	0	wbi
5.01	0	wbi
5.01	0	wbi
5.01	0	wbi
5.01	0	wbi
5.01	0	wbi
5.01	0	wbi
5.01	0	wbi
5.01	0	wbi
5.01	0	wbi
5.01	0	wbi
5.01	0	wbi
5.01	0	wbi
5.01	0	wbi
5.01	0	wbi
5.01	0	wbi
5.01	0	wbi
5.01	0	wbi
5.01	0	wbi
5.01	0	wbi
5.01	0	wbi
5.01	0	wbi
5.01	0	wbi
5.01	0	wbi
5.01	0	wbi
5.01	0	wbi
5.01	0	wbi
5.01	0	wbi
5.01	0	wbi
5.01	0	wbi
5.01	0	wbi
5.01	0	wbi
5.01	0	wbi
5.01	0	wbi
5.01	0	wbi
5.01	0	wbi
5.01	0	wbi
5.01	0	wbi
5.01	0	wbi
5.01	0	wbi
5.01	0	wbi
5.01	0	wbi
5.01	0	wbi
5.01	0	wbi
5.01	0	wbi
5.01	0	wbi
5.01	0	wbi
5.01	0	wbi
5.01	0	wbi
5.01	0	wbi
5.01	0	wbi
5.01	0	wbi
5.01	0	wbi
5.01	0	wbi
5.01	0	wbi
5.01	0	wbi
5.01	0	wbi
5.01	0	wbi
5.01	0	wbi
5.01	0	wbi
5.01	0	wbi
5.01	0	wbi
5.01	0	wbi
5.01	0	wbi
5.01	0	wbi
5.01	0	wbi
5.01	0	wbi
5.01	0	wbi
5.01	0	wbi
5.01	0	wbi
5.01	0	wbi
5.01	0	wbi
5.01	0	wbi
5.01	0	wbi
5.01	0	wbi
5.01	0	wbi
5.01	0	wbi
5.01	0	wbi
5.01	0	wbi
5.01	0	wbi
5.01	0	wbi
5.01	0	wbi
5.01	0	wbi
5.01	0	wbi
5.01	0	wbi
5.01	0	wbi
5.01	0	wbi
5.01	0	wbi
5.01	0	wbi
5.01	0	wbi
5.01	0	wbi
5.01	0	wbi
5.01	0	wbi
5.01	0	wbi
5.01	0	wbi
5.01	0	wbi
5.01	0	wbi
5.01	0	wbi
5.01	0	wbi
5.01	0	wbi
5.01	0	wbi
5.01	0	wbi
5.01	0	wbi
5.01	0	wbi
5.01	0	wbi
5.01	0	wbi
5.01	0	wbi
5.01	0	wbi
5.01	0	wbi
5.01	0	wbi
5.01	0	wbi
5.01	0	wbi
5.01	0	wbi
5.01	0	wbi
5.01	0	wbi
5.01	0	wbi
5.01	0	wbi
5.01	0	wbi
5.01	0	wbi
5.01	0	wbi
5.01	0	wbi
5.01	0	wbi
5.01	0	wbi
5.01	0	wbi
5.01	0	wbi
5.01	0	wbi
5.01	0	wbi
5.01	0	wbi
5.01	0	wbi
5.01	0	wbi
5.01	0	wbi
5.01	0	wbi
5.01	0	wbi
5.01	0	wbi
5.01	0	wbi
5.01	0	wbi
5.01	0	wbi
5.01	0	wbi
5.01	0	wbi
5.01	0	wbi
5.01	0	wbi
5.01	0	wbi
5.01	0	wbi
5.01	0	wbi
5.01	0	wbi
5.01	0	wbi
5.01	0	wbi
5.01	0	wbi
5.01	0	wbi
5.01	0	wbi
5.01	0	wbi
5.01	0	wbi
5.01	0	wbi
5.01	0	wbi
5.01	0	wbi
5.01	0	wbi
5.01	0	wbi
5.01	0	wbi
5.01	0	wbi
5.01	0	wbi
5.01	0	wbi
5.01	0	wbi
5.01	0	wbi
5.01	0	wbi
5.01	0	wbi
5.01	0	wbi
5.01	0	wbi
5.01	0	wbi
5.01	0	wbi
5.01	0	wbi
5.01	0	wbi
5.01	0	wbi
5.01	0	wbi
5.01	0	wbi
5.01	0	wbi
5.01	0	wbi
5.01	0	wbi
5.01	0	wbi
5.01	0	wbi
5.01	0	wbi
5.01	0	wbi
5.01	0	wbi
5.01	0	wbi
5.01	0	wbi
5.01	0	wbi
5.01	0	wbi
5.01	0	wbi
5.01	0	wbi
5.01	0	wbi
5.01	0	wbi
5.01	0	wbi
5.01	0	wbi
5.01	0	wbi
5.01	0	wbi
5.01	0	wbi
5.01	0	wbi
5.01	0	wbi
5.01	0	wbi
5.01	0	wbi
5.01	0	wbi
5.01	0	wbi
5.01	0	wbi
5.01	0	wbi
5.01	0	wbi
5.01	0	wbi
5.01	0	wbi
5.01	0	wbi
5.01	0	wbi
5.01	0	wbi
5.01	0	wbi
5.01	0	wbi
5.01	0	wbi
5.01	0	wbi
5.01	0	wbi
5.01	0	wbi
5.01	0	wbi
5.01	0	wbi
5.01	0	wbi
5.01	0	wbi
5.01	0	wbi
5.01	0	wbi
5.01	0	wbi
5.01	0	wbi
5.01	0	wbi
5.01	0	wbi
5.01	0	wbi
5.01	0	wbi
5.01	0	wbi
5.01	0	wbi
5.01	0	wbi
5.01	0	wbi
5.01	0	wbi
5.01	0	wbi
5.01	0	wbi
5.01	0	wbi
5.01	0	wbi
5.01	0	wbi
5.01	0	wbi
5.01	0	wbi
5.01	0	wbi
5.01	0	wbi
5.01	0	wbi
5.01	0	wbi
5.01	0	wbi
5.01	0	wbi
5.01	0	wbi
5.01	0	wbi
5.01	0	wbi
5.01	0	wbi
5.01	0	wbi
5.01	0	wbi
5.01	0	wbi
5.01	0	wbi
5.01	0	wbi
5.01	0	wbi
5.01	0	wbi
5.01	0	wbi
5.01	0	wbi
5.01	0	wbi
5.01	0	wbi
5.01	0	wbi
5.01	0	wbi
5.01	0	wbi
5.01	0	wbi
5.01	0	wbi
5.01	0	wbi
5.01	0	wbi
5.01	0	wbi
5.01	0	wbi
5.01	0	wbi
5.01	0	wbi
5.01	0	wbi
5.01	0	wbi
5.01	0	wbi
5.01	0	wbi
5.01	0	wbi
5.01	0	wbi
5.01	0	wbi
5.01	0	wbi
5.01	0	wbi
5.01	0	wbi
5.01	0	wbi
5.01	0	wbi
5.01	0	wbi
5.01	0	wbi
5.01	0	wbi
5.01	0	wbi
5.01	0	wbi
5.01	0	wbi
5.01	0	wbi
5.01	0	wbi
5.01	0	wbi
5.01	0	wbi
5.01	0	wbi
5.01	0	wbi
5.01	0	wbi
5.01	0	wbi
5.01	0	wbi
5.01	0	wbi
5.01	0	wbi
5.01	0	wbi
5.01	0	wbi
5.01	0	wbi
5.01	0	wbi
5.01	0	wbi
5.01	0	wbi
5.01	0	wbi
5.01	0	wbi
5.01	0	wbi
5.01	0	wbi
5.01	0	wbi
5.01	0	wbi
5.01	0	wbi
5.01	0	wbi
5.01	0	wbi
5.01	0	wbi
5.01	0	wbi
5.01	0	wbi
5.01	0	wbi
5.01	0	wbi
5.01	0	wbi
5.01	0	wbi
5.01	0	wbi
5.01	0	wbi
5.01	0	wbi
5.01	0	wbi
5.01	0	wbi
5.01	0	wbi
5.01	0	wbi
5.01	0	wbi
5.01	0	wbi
5.01	0	wbi
5.01	0	wbi
5.01	0	wbi
5.01	0	wbi
5.01	0	wbi
5.01	0	wbi
5.01	0	wbi
5.01	0	wbi
5.01	0	wbi
5.01	0	wbi
5.01	0	wbi
5.01	0	wbi
