## Supplementary data files for "Cancer patient survival can be accurately parameterized, revealing time-dependent therapeutic effects and doubling the precision of small trials": GEICAM2003_2A.csv

Time	Event	Arm
0.579	1	ec_t
0.684	1	ec_t
0.684	1	ec_t
0.895	1	ec_t
0.895	1	ec_t
0.979	1	ec_t
1.03	1	ec_t
1.06	1	ec_t
1.09	1	ec_t
1.12	1	ec_t
1.18	1	ec_t
1.21	1	ec_t
1.23	1	ec_t
1.3	1	ec_t
1.35	1	ec_t
1.44	1	ec_t
1.49	1	ec_t
1.66	1	ec_t
1.67	1	ec_t
1.68	1	ec_t
1.7	1	ec_t
1.72	1	ec_t
1.73	1	ec_t
1.76	1	ec_t
1.79	1	ec_t
1.85	1	ec_t
1.93	1	ec_t
1.95	1	ec_t
1.97	1	ec_t
1.98	1	ec_t
1.99	1	ec_t
2.01	1	ec_t
2.02	1	ec_t
2.03	1	ec_t
2.05	1	ec_t
2.06	1	ec_t
2.07	1	ec_t
2.08	1	ec_t
2.08	1	ec_t
2.09	1	ec_t
2.11	1	ec_t
2.13	1	ec_t
2.15	1	ec_t
2.19	1	ec_t
2.26	1	ec_t
2.29	1	ec_t
2.37	1	ec_t
2.39	1	ec_t
2.43	1	ec_t
2.45	1	ec_t
2.48	1	ec_t
2.5	1	ec_t
2.56	1	ec_t
2.58	1	ec_t
2.61	1	ec_t
2.63	1	ec_t
2.68	1	ec_t
2.71	1	ec_t
2.74	1	ec_t
2.76	1	ec_t
2.83	1	ec_t
2.88	1	ec_t
2.97	1	ec_t
2.98	1	ec_t
3.04	1	ec_t
3.07	1	ec_t
3.22	1	ec_t
3.25	1	ec_t
3.51	1	ec_t
3.6	1	ec_t
3.62	1	ec_t
3.67	1	ec_t
3.7	1	ec_t
3.74	1	ec_t
3.76	1	ec_t
3.78	1	ec_t
3.83	1	ec_t
3.91	1	ec_t
4.05	1	ec_t
4.12	1	ec_t
4.14	1	ec_t
4.19	1	ec_t
4.23	1	ec_t
4.41	1	ec_t
4.43	1	ec_t
4.49	1	ec_t
4.51	1	ec_t
4.67	1	ec_t
4.79	1	ec_t
4.84	1	ec_t
4.86	1	ec_t
4.9	1	ec_t
4.99	1	ec_t
5.58	1	ec_t
5.64	1	ec_t
5.67	1	ec_t
5.78	1	ec_t
5.81	1	ec_t
5.83	1	ec_t
5.87	1	ec_t
5.94	1	ec_t
5.98	1	ec_t
6.18	1	ec_t
6.2	1	ec_t
6.26	1	ec_t
6.35	1	ec_t
6.4	1	ec_t
6.44	1	ec_t
6.46	1	ec_t
6.5	1	ec_t
6.51	1	ec_t
6.54	1	ec_t
6.57	1	ec_t
6.61	1	ec_t
6.63	1	ec_t
6.82	1	ec_t
7.31	1	ec_t
7.38	1	ec_t
7.41	1	ec_t
7.68	1	ec_t
7.78	1	ec_t
7.81	1	ec_t
7.86	1	ec_t
0.147	0	ec_t
0.263	0	ec_t
0.363	0	ec_t
0.537	0	ec_t
0.663	0	ec_t
0.758	0	ec_t
0.937	0	ec_t
2.505	0	ec_t
3.505	0	ec_t
4.335	0	ec_t
4.665	0	ec_t
5.01	0	ec_t
5.01	0	ec_t
5.025	0	ec_t
5.035	0	ec_t
5.035	0	ec_t
5.045	0	ec_t
5.055	0	ec_t
5.065	0	ec_t
5.075	0	ec_t
5.075	0	ec_t
5.085	0	ec_t
5.095	0	ec_t
5.105	0	ec_t
5.115	0	ec_t
5.115	0	ec_t
5.125	0	ec_t
5.135	0	ec_t
5.145	0	ec_t
5.155	0	ec_t
5.155	0	ec_t
5.165	0	ec_t
5.175	0	ec_t
5.185	0	ec_t
5.195	0	ec_t
5.195	0	ec_t
5.205	0	ec_t
5.215	0	ec_t
5.225	0	ec_t
5.24	0	ec_t
5.24	0	ec_t
5.24	0	ec_t
5.255	0	ec_t
5.265	0	ec_t
5.265	0	ec_t
5.275	0	ec_t
5.285	0	ec_t
5.295	0	ec_t
5.305	0	ec_t
5.305	0	ec_t
5.315	0	ec_t
5.325	0	ec_t
5.335	0	ec_t
5.345	0	ec_t
5.345	0	ec_t
5.355	0	ec_t
5.365	0	ec_t
5.375	0	ec_t
5.385	0	ec_t
5.385	0	ec_t
5.395	0	ec_t
5.405	0	ec_t
5.415	0	ec_t
5.425	0	ec_t
5.425	0	ec_t
5.435	0	ec_t
5.445	0	ec_t
5.455	0	ec_t
5.465	0	ec_t
5.465	0	ec_t
5.475	0	ec_t
5.485	0	ec_t
5.495	0	ec_t
5.495	0	ec_t
5.505	0	ec_t
5.515	0	ec_t
5.525	0	ec_t
5.535	0	ec_t
5.535	0	ec_t
5.545	0	ec_t
5.555	0	ec_t
5.565	0	ec_t
5.575	0	ec_t
5.575	0	ec_t
5.585	0	ec_t
5.6	0	ec_t
5.6	0	ec_t
5.615	0	ec_t
5.615	0	ec_t
5.63	0	ec_t
5.63	0	ec_t
5.645	0	ec_t
5.655	0	ec_t
5.655	0	ec_t
5.665	0	ec_t
5.675	0	ec_t
5.685	0	ec_t
5.695	0	ec_t
5.695	0	ec_t
5.705	0	ec_t
5.715	0	ec_t
5.725	0	ec_t
5.735	0	ec_t
5.735	0	ec_t
5.745	0	ec_t
5.755	0	ec_t
5.77	0	ec_t
5.77	0	ec_t
5.77	0	ec_t
5.785	0	ec_t
5.8	0	ec_t
5.8	0	ec_t
5.8	0	ec_t
5.815	0	ec_t
5.825	0	ec_t
5.835	0	ec_t
5.845	0	ec_t
5.845	0	ec_t
5.855	0	ec_t
5.865	0	ec_t
5.875	0	ec_t
5.885	0	ec_t
5.885	0	ec_t
5.9	0	ec_t
5.9	0	ec_t
5.915	0	ec_t
5.925	0	ec_t
5.925	0	ec_t
5.935	0	ec_t
5.95	0	ec_t
5.95	0	ec_t
5.965	0	ec_t
5.965	0	ec_t
5.975	0	ec_t
5.985	0	ec_t
5.995	0	ec_t
6.005	0	ec_t
6.015	0	ec_t
6.015	0	ec_t
6.025	0	ec_t
6.025	0	ec_t
6.035	0	ec_t
6.035	0	ec_t
6.045	0	ec_t
6.045	0	ec_t
6.055	0	ec_t
6.055	0	ec_t
6.065	0	ec_t
6.065	0	ec_t
6.075	0	ec_t
6.075	0	ec_t
6.085	0	ec_t
6.085	0	ec_t
6.095	0	ec_t
6.095	0	ec_t
6.105	0	ec_t
6.105	0	ec_t
6.115	0	ec_t
6.115	0	ec_t
6.125	0	ec_t
6.125	0	ec_t
6.135	0	ec_t
6.135	0	ec_t
6.145	0	ec_t
6.145	0	ec_t
6.155	0	ec_t
6.155	0	ec_t
6.165	0	ec_t
6.165	0	ec_t
6.175	0	ec_t
6.175	0	ec_t
6.19	0	ec_t
6.19	0	ec_t
6.19	0	ec_t
6.19	0	ec_t
6.205	0	ec_t
6.205	0	ec_t
6.22	0	ec_t
6.22	0	ec_t
6.22	0	ec_t
6.22	0	ec_t
6.235	0	ec_t
6.235	0	ec_t
6.245	0	ec_t
6.245	0	ec_t
6.255	0	ec_t
6.255	0	ec_t
6.265	0	ec_t
6.265	0	ec_t
6.275	0	ec_t
6.275	0	ec_t
6.285	0	ec_t
6.285	0	ec_t
6.295	0	ec_t
6.295	0	ec_t
6.305	0	ec_t
6.305	0	ec_t
6.32	0	ec_t
6.32	0	ec_t
6.32	0	ec_t
6.32	0	ec_t
6.335	0	ec_t
6.335	0	ec_t
6.345	0	ec_t
6.345	0	ec_t
6.36	0	ec_t
6.36	0	ec_t
6.36	0	ec_t
6.36	0	ec_t
6.375	0	ec_t
6.375	0	ec_t
6.39	0	ec_t
6.39	0	ec_t
6.39	0	ec_t
6.39	0	ec_t
6.405	0	ec_t
6.405	0	ec_t
6.415	0	ec_t
6.415	0	ec_t
6.43	0	ec_t
6.43	0	ec_t
6.43	0	ec_t
6.43	0	ec_t
6.445	0	ec_t
6.445	0	ec_t
6.455	0	ec_t
6.455	0	ec_t
6.465	0	ec_t
6.465	0	ec_t
6.485	0	ec_t
6.485	0	ec_t
6.485	0	ec_t
6.485	0	ec_t
6.485	0	ec_t
6.485	0	ec_t
6.505	0	ec_t
6.505	0	ec_t
6.515	0	ec_t
6.515	0	ec_t
6.525	0	ec_t
6.525	0	ec_t
6.535	0	ec_t
6.535	0	ec_t
6.55	0	ec_t
6.55	0	ec_t
6.55	0	ec_t
6.55	0	ec_t
6.565	0	ec_t
6.565	0	ec_t
6.575	0	ec_t
6.575	0	ec_t
6.585	0	ec_t
6.585	0	ec_t
6.595	0	ec_t
6.595	0	ec_t
6.605	0	ec_t
6.605	0	ec_t
6.615	0	ec_t
6.615	0	ec_t
6.625	0	ec_t
6.625	0	ec_t
6.635	0	ec_t
6.635	0	ec_t
6.65	0	ec_t
6.65	0	ec_t
6.65	0	ec_t
6.65	0	ec_t
6.665	0	ec_t
6.665	0	ec_t
6.675	0	ec_t
6.675	0	ec_t
6.685	0	ec_t
6.685	0	ec_t
6.695	0	ec_t
6.695	0	ec_t
6.705	0	ec_t
6.705	0	ec_t
6.715	0	ec_t
6.715	0	ec_t
6.725	0	ec_t
6.725	0	ec_t
6.735	0	ec_t
6.735	0	ec_t
6.745	0	ec_t
6.745	0	ec_t
6.755	0	ec_t
6.755	0	ec_t
6.765	0	ec_t
6.765	0	ec_t
6.775	0	ec_t
6.775	0	ec_t
6.785	0	ec_t
6.785	0	ec_t
6.795	0	ec_t
6.795	0	ec_t
6.81	0	ec_t
6.81	0	ec_t
6.81	0	ec_t
6.81	0	ec_t
6.825	0	ec_t
6.825	0	ec_t
6.835	0	ec_t
6.835	0	ec_t
6.845	0	ec_t
6.845	0	ec_t
6.855	0	ec_t
6.855	0	ec_t
6.865	0	ec_t
6.865	0	ec_t
6.875	0	ec_t
6.875	0	ec_t
6.885	0	ec_t
6.885	0	ec_t
6.895	0	ec_t
6.895	0	ec_t
6.905	0	ec_t
6.905	0	ec_t
6.915	0	ec_t
6.915	0	ec_t
6.925	0	ec_t
6.925	0	ec_t
6.935	0	ec_t
6.935	0	ec_t
6.945	0	ec_t
6.945	0	ec_t
6.955	0	ec_t
6.955	0	ec_t
6.965	0	ec_t
6.965	0	ec_t
6.975	0	ec_t
6.975	0	ec_t
6.985	0	ec_t
6.985	0	ec_t
6.995	0	ec_t
7.005	0	ec_t
7.015	0	ec_t
7.015	0	ec_t
7.025	0	ec_t
7.025	0	ec_t
7.035	0	ec_t
7.045	0	ec_t
7.045	0	ec_t
7.055	0	ec_t
7.055	0	ec_t
7.065	0	ec_t
7.075	0	ec_t
7.075	0	ec_t
7.085	0	ec_t
7.085	0	ec_t
7.095	0	ec_t
7.105	0	ec_t
7.105	0	ec_t
7.115	0	ec_t
7.115	0	ec_t
7.125	0	ec_t
7.135	0	ec_t
7.135	0	ec_t
7.145	0	ec_t
7.145	0	ec_t
7.155	0	ec_t
7.155	0	ec_t
7.165	0	ec_t
7.175	0	ec_t
7.175	0	ec_t
7.185	0	ec_t
7.185	0	ec_t
7.195	0	ec_t
7.205	0	ec_t
7.205	0	ec_t
7.215	0	ec_t
7.215	0	ec_t
7.225	0	ec_t
7.235	0	ec_t
7.235	0	ec_t
7.245	0	ec_t
7.245	0	ec_t
7.255	0	ec_t
7.27	0	ec_t
7.27	0	ec_t
7.27	0	ec_t
7.27	0	ec_t
7.285	0	ec_t
7.285	0	ec_t
7.295	0	ec_t
7.305	0	ec_t
7.305	0	ec_t
7.32	0	ec_t
7.32	0	ec_t
7.32	0	ec_t
7.335	0	ec_t
7.335	0	ec_t
7.345	0	ec_t
7.345	0	ec_t
7.355	0	ec_t
7.365	0	ec_t
7.365	0	ec_t
7.375	0	ec_t
7.375	0	ec_t
7.395	0	ec_t
7.395	0	ec_t
7.395	0	ec_t
7.395	0	ec_t
7.395	0	ec_t
7.415	0	ec_t
7.425	0	ec_t
7.425	0	ec_t
7.435	0	ec_t
7.435	0	ec_t
7.445	0	ec_t
7.445	0	ec_t
7.455	0	ec_t
7.465	0	ec_t
7.465	0	ec_t
7.475	0	ec_t
7.475	0	ec_t
7.485	0	ec_t
7.495	0	ec_t
7.495	0	ec_t
7.505	0	ec_t
7.505	0	ec_t
7.515	0	ec_t
7.525	0	ec_t
7.525	0	ec_t
7.535	0	ec_t
7.535	0	ec_t
7.545	0	ec_t
7.555	0	ec_t
7.555	0	ec_t
7.565	0	ec_t
7.565	0	ec_t
7.575	0	ec_t
7.575	0	ec_t
7.585	0	ec_t
7.595	0	ec_t
7.595	0	ec_t
7.605	0	ec_t
7.605	0	ec_t
7.615	0	ec_t
7.625	0	ec_t
7.625	0	ec_t
7.635	0	ec_t
7.635	0	ec_t
7.645	0	ec_t
7.655	0	ec_t
7.655	0	ec_t
7.665	0	ec_t
7.665	0	ec_t
7.675	0	ec_t
7.685	0	ec_t
7.685	0	ec_t
7.695	0	ec_t
7.695	0	ec_t
7.705	0	ec_t
7.715	0	ec_t
7.715	0	ec_t
7.725	0	ec_t
7.725	0	ec_t
7.735	0	ec_t
7.735	0	ec_t
7.75	0	ec_t
7.75	0	ec_t
7.75	0	ec_t
7.765	0	ec_t
7.765	0	ec_t
7.775	0	ec_t
7.785	0	ec_t
7.785	0	ec_t
7.795	0	ec_t
7.795	0	ec_t
7.805	0	ec_t
7.815	0	ec_t
7.815	0	ec_t
7.825	0	ec_t
7.825	0	ec_t
7.835	0	ec_t
7.845	0	ec_t
7.845	0	ec_t
7.855	0	ec_t
7.855	0	ec_t
7.865	0	ec_t
7.865	0	ec_t
7.875	0	ec_t
7.885	0	ec_t
7.885	0	ec_t
7.895	0	ec_t
7.895	0	ec_t
7.905	0	ec_t
7.915	0	ec_t
7.915	0	ec_t
7.925	0	ec_t
7.925	0	ec_t
7.935	0	ec_t
7.945	0	ec_t
7.945	0	ec_t
7.955	0	ec_t
7.955	0	ec_t
7.965	0	ec_t
7.975	0	ec_t
7.975	0	ec_t
7.985	0	ec_t
7.985	0	ec_t
8	0	ec_t
8	0	ec_t
8	0	ec_t
8	0	ec_t
8	0	ec_t
8	0	ec_t
8	0	ec_t
8	0	ec_t
8	0	ec_t
8	0	ec_t
8	0	ec_t
8	0	ec_t
8	0	ec_t
8	0	ec_t
8	0	ec_t
8	0	ec_t
8	0	ec_t
8	0	ec_t
8	0	ec_t
8	0	ec_t
8	0	ec_t
8	0	ec_t
8	0	ec_t
8	0	ec_t
8	0	ec_t
8	0	ec_t
8	0	ec_t
8	0	ec_t
8	0	ec_t
8	0	ec_t
8	0	ec_t
8	0	ec_t
8	0	ec_t
8	0	ec_t
8	0	ec_t
8	0	ec_t
8	0	ec_t
8	0	ec_t
8	0	ec_t
8	0	ec_t
8	0	ec_t
8	0	ec_t
8	0	ec_t
8	0	ec_t
8	0	ec_t
0.293	1	et_x
0.331	1	et_x
0.357	1	et_x
0.468	1	et_x
0.57	1	et_x
0.591	1	et_x
0.652	1	et_x
0.766	1	et_x
0.797	1	et_x
0.828	1	et_x
0.848	1	et_x
0.886	1	et_x
0.934	1	et_x
1	1	et_x
1.02	1	et_x
1.03	1	et_x
1.04	1	et_x
1.05	1	et_x
1.06	1	et_x
1.09	1	et_x
1.1	1	et_x
1.14	1	et_x
1.16	1	et_x
1.18	1	et_x
1.2	1	et_x
1.22	1	et_x
1.31	1	et_x
1.33	1	et_x
1.34	1	et_x
1.34	1	et_x
1.35	1	et_x
1.39	1	et_x
1.4	1	et_x
1.42	1	et_x
1.44	1	et_x
1.46	1	et_x
1.48	1	et_x
1.49	1	et_x
1.52	1	et_x
1.56	1	et_x
1.59	1	et_x
1.62	1	et_x
1.65	1	et_x
1.67	1	et_x
1.76	1	et_x
1.8	1	et_x
1.87	1	et_x
1.92	1	et_x
2.01	1	et_x
2.02	1	et_x
2.04	1	et_x
2.07	1	et_x
2.07	1	et_x
2.1	1	et_x
2.13	1	et_x
2.15	1	et_x
2.25	1	et_x
2.27	1	et_x
2.29	1	et_x
2.31	1	et_x
2.36	1	et_x
2.37	1	et_x
2.39	1	et_x
2.42	1	et_x
2.47	1	et_x
2.55	1	et_x
2.57	1	et_x
2.58	1	et_x
2.61	1	et_x
2.65	1	et_x
2.7	1	et_x
2.71	1	et_x
2.72	1	et_x
2.75	1	et_x
2.76	1	et_x
2.8	1	et_x
2.86	1	et_x
2.9	1	et_x
3	1	et_x
3.06	1	et_x
3.1	1	et_x
3.13	1	et_x
3.14	1	et_x
3.15	1	et_x
3.16	1	et_x
3.25	1	et_x
3.26	1	et_x
3.29	1	et_x
3.31	1	et_x
3.32	1	et_x
3.36	1	et_x
3.39	1	et_x
3.44	1	et_x
3.44	1	et_x
3.46	1	et_x
3.5	1	et_x
3.53	1	et_x
3.57	1	et_x
3.59	1	et_x
3.64	1	et_x
3.67	1	et_x
3.69	1	et_x
3.73	1	et_x
3.75	1	et_x
3.83	1	et_x
3.87	1	et_x
3.9	1	et_x
3.93	1	et_x
3.97	1	et_x
4.03	1	et_x
4.06	1	et_x
4.11	1	et_x
4.14	1	et_x
4.18	1	et_x
4.22	1	et_x
4.22	1	et_x
4.32	1	et_x
4.34	1	et_x
4.38	1	et_x
4.43	1	et_x
4.45	1	et_x
4.48	1	et_x
4.51	1	et_x
4.67	1	et_x
4.74	1	et_x
4.75	1	et_x
4.78	1	et_x
4.88	1	et_x
5.03	1	et_x
5.07	1	et_x
5.26	1	et_x
5.3	1	et_x
5.4	1	et_x
5.44	1	et_x
5.6	1	et_x
5.66	1	et_x
5.67	1	et_x
5.69	1	et_x
5.71	1	et_x
5.77	1	et_x
5.85	1	et_x
5.91	1	et_x
5.98	1	et_x
6.01	1	et_x
6.02	1	et_x
6.15	1	et_x
6.19	1	et_x
6.23	1	et_x
6.27	1	et_x
6.5	1	et_x
6.51	1	et_x
6.54	1	et_x
6.58	1	et_x
6.6	1	et_x
6.68	1	et_x
6.76	1	et_x
6.91	1	et_x
6.95	1	et_x
7.06	1	et_x
7.07	1	et_x
7.12	1	et_x
7.24	1	et_x
7.43	1	et_x
7.51	1	et_x
7.63	1	et_x
7.75	1	et_x
7.86	1	et_x
7.88	1	et_x
7.96	1	et_x
0.251	0	et_x
0.5045	0	et_x
0.7465	0	et_x
1.495	0	et_x
2.24	0	et_x
2.49	0	et_x
2.745	0	et_x
3.33	0	et_x
3.665	0	et_x
4.125	0	et_x
4.255	0	et_x
4.375	0	et_x
4.505	0	et_x
4.635	0	et_x
4.755	0	et_x
4.885	0	et_x
5.015	0	et_x
5.025	0	et_x
5.035	0	et_x
5.045	0	et_x
5.055	0	et_x
5.055	0	et_x
5.065	0	et_x
5.075	0	et_x
5.085	0	et_x
5.095	0	et_x
5.095	0	et_x
5.105	0	et_x
5.12	0	et_x
5.12	0	et_x
5.135	0	et_x
5.145	0	et_x
5.145	0	et_x
5.155	0	et_x
5.165	0	et_x
5.175	0	et_x
5.185	0	et_x
5.185	0	et_x
5.195	0	et_x
5.205	0	et_x
5.22	0	et_x
5.22	0	et_x
5.22	0	et_x
5.235	0	et_x
5.245	0	et_x
5.255	0	et_x
5.265	0	et_x
5.275	0	et_x
5.275	0	et_x
5.285	0	et_x
5.295	0	et_x
5.305	0	et_x
5.315	0	et_x
5.315	0	et_x
5.33	0	et_x
5.33	0	et_x
5.345	0	et_x
5.355	0	et_x
5.355	0	et_x
5.365	0	et_x
5.375	0	et_x
5.385	0	et_x
5.395	0	et_x
5.405	0	et_x
5.405	0	et_x
5.415	0	et_x
5.425	0	et_x
5.435	0	et_x
5.445	0	et_x
5.445	0	et_x
5.455	0	et_x
5.47	0	et_x
5.47	0	et_x
5.485	0	et_x
5.485	0	et_x
5.495	0	et_x
5.505	0	et_x
5.515	0	et_x
5.525	0	et_x
5.54	0	et_x
5.54	0	et_x
5.54	0	et_x
5.555	0	et_x
5.565	0	et_x
5.575	0	et_x
5.575	0	et_x
5.585	0	et_x
5.595	0	et_x
5.605	0	et_x
5.615	0	et_x
5.615	0	et_x
5.625	0	et_x
5.635	0	et_x
5.645	0	et_x
5.655	0	et_x
5.665	0	et_x
5.665	0	et_x
5.68	0	et_x
5.68	0	et_x
5.695	0	et_x
5.705	0	et_x
5.705	0	et_x
5.715	0	et_x
5.725	0	et_x
5.735	0	et_x
5.745	0	et_x
5.745	0	et_x
5.76	0	et_x
5.76	0	et_x
5.775	0	et_x
5.785	0	et_x
5.795	0	et_x
5.795	0	et_x
5.805	0	et_x
5.815	0	et_x
5.825	0	et_x
5.835	0	et_x
5.835	0	et_x
5.845	0	et_x
5.855	0	et_x
5.865	0	et_x
5.875	0	et_x
5.875	0	et_x
5.885	0	et_x
5.9	0	et_x
5.9	0	et_x
5.915	0	et_x
5.93	0	et_x
5.93	0	et_x
5.93	0	et_x
5.945	0	et_x
5.955	0	et_x
5.965	0	et_x
5.965	0	et_x
5.975	0	et_x
5.985	0	et_x
6	0	et_x
6	0	et_x
6.015	0	et_x
6.025	0	et_x
6.025	0	et_x
6.035	0	et_x
6.035	0	et_x
6.045	0	et_x
6.045	0	et_x
6.055	0	et_x
6.055	0	et_x
6.065	0	et_x
6.065	0	et_x
6.075	0	et_x
6.075	0	et_x
6.085	0	et_x
6.085	0	et_x
6.095	0	et_x
6.095	0	et_x
6.105	0	et_x
6.105	0	et_x
6.12	0	et_x
6.12	0	et_x
6.12	0	et_x
6.12	0	et_x
6.135	0	et_x
6.145	0	et_x
6.145	0	et_x
6.155	0	et_x
6.155	0	et_x
6.165	0	et_x
6.165	0	et_x
6.18	0	et_x
6.18	0	et_x
6.18	0	et_x
6.18	0	et_x
6.195	0	et_x
6.195	0	et_x
6.205	0	et_x
6.205	0	et_x
6.215	0	et_x
6.215	0	et_x
6.225	0	et_x
6.225	0	et_x
6.235	0	et_x
6.235	0	et_x
6.245	0	et_x
6.245	0	et_x
6.255	0	et_x
6.255	0	et_x
6.265	0	et_x
6.28	0	et_x
6.28	0	et_x
6.28	0	et_x
6.28	0	et_x
6.295	0	et_x
6.295	0	et_x
6.31	0	et_x
6.31	0	et_x
6.31	0	et_x
6.31	0	et_x
6.33	0	et_x
6.33	0	et_x
6.33	0	et_x
6.33	0	et_x
6.345	0	et_x
6.345	0	et_x
6.355	0	et_x
6.355	0	et_x
6.365	0	et_x
6.365	0	et_x
6.375	0	et_x
6.375	0	et_x
6.385	0	et_x
6.395	0	et_x
6.395	0	et_x
6.405	0	et_x
6.405	0	et_x
6.415	0	et_x
6.415	0	et_x
6.425	0	et_x
6.425	0	et_x
6.435	0	et_x
6.435	0	et_x
6.445	0	et_x
6.445	0	et_x
6.455	0	et_x
6.455	0	et_x
6.465	0	et_x
6.465	0	et_x
6.475	0	et_x
6.475	0	et_x
6.49	0	et_x
6.49	0	et_x
6.49	0	et_x
6.49	0	et_x
6.505	0	et_x
6.505	0	et_x
6.515	0	et_x
6.525	0	et_x
6.525	0	et_x
6.535	0	et_x
6.535	0	et_x
6.55	0	et_x
6.55	0	et_x
6.55	0	et_x
6.55	0	et_x
6.565	0	et_x
6.565	0	et_x
6.575	0	et_x
6.575	0	et_x
6.585	0	et_x
6.585	0	et_x
6.595	0	et_x
6.595	0	et_x
6.61	0	et_x
6.61	0	et_x
6.61	0	et_x
6.61	0	et_x
6.625	0	et_x
6.625	0	et_x
6.635	0	et_x
6.645	0	et_x
6.645	0	et_x
6.655	0	et_x
6.655	0	et_x
6.67	0	et_x
6.67	0	et_x
6.67	0	et_x
6.67	0	et_x
6.685	0	et_x
6.685	0	et_x
6.695	0	et_x
6.695	0	et_x
6.705	0	et_x
6.705	0	et_x
6.715	0	et_x
6.715	0	et_x
6.725	0	et_x
6.725	0	et_x
6.735	0	et_x
6.735	0	et_x
6.75	0	et_x
6.75	0	et_x
6.75	0	et_x
6.75	0	et_x
6.765	0	et_x
6.775	0	et_x
6.775	0	et_x
6.785	0	et_x
6.785	0	et_x
6.795	0	et_x
6.795	0	et_x
6.805	0	et_x
6.805	0	et_x
6.815	0	et_x
6.815	0	et_x
6.825	0	et_x
6.825	0	et_x
6.84	0	et_x
6.84	0	et_x
6.84	0	et_x
6.84	0	et_x
6.855	0	et_x
6.855	0	et_x
6.865	0	et_x
6.865	0	et_x
6.875	0	et_x
6.875	0	et_x
6.885	0	et_x
6.895	0	et_x
6.895	0	et_x
6.905	0	et_x
6.905	0	et_x
6.915	0	et_x
6.915	0	et_x
6.925	0	et_x
6.925	0	et_x
6.935	0	et_x
6.935	0	et_x
6.945	0	et_x
6.945	0	et_x
6.955	0	et_x
6.955	0	et_x
6.965	0	et_x
6.965	0	et_x
6.98	0	et_x
6.98	0	et_x
6.98	0	et_x
6.98	0	et_x
7	0	et_x
7	0	et_x
7	0	et_x
7.015	0	et_x
7.025	0	et_x
7.025	0	et_x
7.035	0	et_x
7.035	0	et_x
7.05	0	et_x
7.05	0	et_x
7.05	0	et_x
7.05	0	et_x
7.065	0	et_x
7.075	0	et_x
7.075	0	et_x
7.09	0	et_x
7.09	0	et_x
7.09	0	et_x
7.09	0	et_x
7.105	0	et_x
7.105	0	et_x
7.115	0	et_x
7.13	0	et_x
7.13	0	et_x
7.13	0	et_x
7.13	0	et_x
7.145	0	et_x
7.145	0	et_x
7.155	0	et_x
7.155	0	et_x
7.165	0	et_x
7.175	0	et_x
7.175	0	et_x
7.19	0	et_x
7.19	0	et_x
7.19	0	et_x
7.19	0	et_x
7.205	0	et_x
7.205	0	et_x
7.215	0	et_x
7.225	0	et_x
7.225	0	et_x
7.235	0	et_x
7.235	0	et_x
7.245	0	et_x
7.245	0	et_x
7.26	0	et_x
7.26	0	et_x
7.26	0	et_x
7.26	0	et_x
7.275	0	et_x
7.285	0	et_x
7.285	0	et_x
7.295	0	et_x
7.295	0	et_x
7.31	0	et_x
7.31	0	et_x
7.31	0	et_x
7.31	0	et_x
7.325	0	et_x
7.335	0	et_x
7.335	0	et_x
7.345	0	et_x
7.345	0	et_x
7.355	0	et_x
7.355	0	et_x
7.365	0	et_x
7.365	0	et_x
7.375	0	et_x
7.385	0	et_x
7.385	0	et_x
7.395	0	et_x
7.395	0	et_x
7.405	0	et_x
7.405	0	et_x
7.42	0	et_x
7.42	0	et_x
7.42	0	et_x
7.435	0	et_x
7.435	0	et_x
7.445	0	et_x
7.445	0	et_x
7.455	0	et_x
7.455	0	et_x
7.465	0	et_x
7.465	0	et_x
7.485	0	et_x
7.485	0	et_x
7.485	0	et_x
7.485	0	et_x
7.485	0	et_x
7.505	0	et_x
7.505	0	et_x
7.52	0	et_x
7.52	0	et_x
7.52	0	et_x
7.52	0	et_x
7.535	0	et_x
7.545	0	et_x
7.545	0	et_x
7.555	0	et_x
7.555	0	et_x
7.565	0	et_x
7.565	0	et_x
7.575	0	et_x
7.575	0	et_x
7.585	0	et_x
7.595	0	et_x
7.595	0	et_x
7.605	0	et_x
7.605	0	et_x
7.615	0	et_x
7.615	0	et_x
7.625	0	et_x
7.625	0	et_x
7.635	0	et_x
7.645	0	et_x
7.645	0	et_x
7.655	0	et_x
7.655	0	et_x
7.665	0	et_x
7.665	0	et_x
7.675	0	et_x
7.675	0	et_x
7.69	0	et_x
7.69	0	et_x
7.69	0	et_x
7.705	0	et_x
7.705	0	et_x
7.715	0	et_x
7.715	0	et_x
7.725	0	et_x
7.725	0	et_x
7.735	0	et_x
7.745	0	et_x
7.745	0	et_x
7.755	0	et_x
7.755	0	et_x
7.765	0	et_x
7.765	0	et_x
7.775	0	et_x
7.775	0	et_x
7.785	0	et_x
7.785	0	et_x
7.8	0	et_x
7.8	0	et_x
7.8	0	et_x
7.815	0	et_x
7.815	0	et_x
7.825	0	et_x
7.825	0	et_x
7.835	0	et_x
7.835	0	et_x
7.845	0	et_x
7.855	0	et_x
7.855	0	et_x
7.865	0	et_x
7.865	0	et_x
7.875	0	et_x
7.875	0	et_x
7.885	0	et_x
7.885	0	et_x
7.895	0	et_x
7.905	0	et_x
7.905	0	et_x
7.915	0	et_x
7.915	0	et_x
7.925	0	et_x
7.925	0	et_x
7.935	0	et_x
7.935	0	et_x
7.945	0	et_x
7.955	0	et_x
7.955	0	et_x
7.965	0	et_x
7.965	0	et_x
7.975	0	et_x
7.975	0	et_x
7.985	0	et_x
7.985	0	et_x
8	0	et_x
8	0	et_x
8	0	et_x
8	0	et_x
8	0	et_x
8	0	et_x
8	0	et_x
8	0	et_x
8	0	et_x
8	0	et_x
8	0	et_x
8	0	et_x
8	0	et_x
8	0	et_x
8	0	et_x
8	0	et_x
8	0	et_x
8	0	et_x
8	0	et_x
8	0	et_x
8	0	et_x
8	0	et_x
8	0	et_x
8	0	et_x
8	0	et_x
8	0	et_x
8	0	et_x
8	0	et_x
8	0	et_x
8	0	et_x
8	0	et_x
8	0	et_x
8	0	et_x
8	0	et_x
8	0	et_x
8	0	et_x
8	0	et_x
8	0	et_x
8	0	et_x
8	0	et_x
