## Supplementary data files for "Cancer patient survival can be accurately parameterized, revealing time-dependent therapeutic effects and doubling the precision of small trials": GEICAM2003_2B.csv

Time	Event	Arm
0.596	1	ec_t
1.32	1	ec_t
1.32	1	ec_t
1.32	1	ec_t
1.86	1	ec_t
2.18	1	ec_t
2.21	1	ec_t
2.29	1	ec_t
2.29	1	ec_t
2.33	1	ec_t
2.33	1	ec_t
2.86	1	ec_t
2.86	1	ec_t
2.86	1	ec_t
2.92	1	ec_t
2.92	1	ec_t
2.95	1	ec_t
3.02	1	ec_t
3.02	1	ec_t
3.07	1	ec_t
3.14	1	ec_t
3.14	1	ec_t
3.23	1	ec_t
3.23	1	ec_t
3.26	1	ec_t
3.3	1	ec_t
3.74	1	ec_t
3.74	1	ec_t
3.82	1	ec_t
3.82	1	ec_t
3.91	1	ec_t
3.94	1	ec_t
4.08	1	ec_t
4.09	1	ec_t
4.27	1	ec_t
4.31	1	ec_t
4.38	1	ec_t
4.43	1	ec_t
4.56	1	ec_t
4.6	1	ec_t
4.7	1	ec_t
4.75	1	ec_t
4.81	1	ec_t
4.86	1	ec_t
5.07	1	ec_t
5.25	1	ec_t
5.27	1	ec_t
5.36	1	ec_t
5.38	1	ec_t
5.41	1	ec_t
5.44	1	ec_t
5.46	1	ec_t
5.57	1	ec_t
5.63	1	ec_t
5.72	1	ec_t
5.72	1	ec_t
5.72	1	ec_t
5.89	1	ec_t
6.27	1	ec_t
6.32	1	ec_t
6.37	1	ec_t
6.47	1	ec_t
6.51	1	ec_t
6.55	1	ec_t
6.79	1	ec_t
7.17	1	ec_t
7.45	1	ec_t
7.82	1	ec_t
0.2495	0	ec_t
0.51	0	ec_t
0.761	0	ec_t
1.345	0	ec_t
1.68	0	ec_t
2.195	0	ec_t
2.36	0	ec_t
2.495	0	ec_t
2.67	0	ec_t
2.81	0	ec_t
4.26	0	ec_t
4.505	0	ec_t
4.755	0	ec_t
5.005	0	ec_t
5.015	0	ec_t
5.025	0	ec_t
5.035	0	ec_t
5.045	0	ec_t
5.045	0	ec_t
5.055	0	ec_t
5.065	0	ec_t
5.075	0	ec_t
5.085	0	ec_t
5.085	0	ec_t
5.095	0	ec_t
5.105	0	ec_t
5.115	0	ec_t
5.125	0	ec_t
5.125	0	ec_t
5.135	0	ec_t
5.145	0	ec_t
5.155	0	ec_t
5.165	0	ec_t
5.165	0	ec_t
5.175	0	ec_t
5.185	0	ec_t
5.195	0	ec_t
5.205	0	ec_t
5.215	0	ec_t
5.215	0	ec_t
5.225	0	ec_t
5.235	0	ec_t
5.245	0	ec_t
5.255	0	ec_t
5.255	0	ec_t
5.265	0	ec_t
5.275	0	ec_t
5.29	0	ec_t
5.29	0	ec_t
5.29	0	ec_t
5.305	0	ec_t
5.315	0	ec_t
5.325	0	ec_t
5.335	0	ec_t
5.335	0	ec_t
5.345	0	ec_t
5.355	0	ec_t
5.365	0	ec_t
5.375	0	ec_t
5.385	0	ec_t
5.385	0	ec_t
5.395	0	ec_t
5.405	0	ec_t
5.415	0	ec_t
5.425	0	ec_t
5.425	0	ec_t
5.435	0	ec_t
5.445	0	ec_t
5.455	0	ec_t
5.465	0	ec_t
5.465	0	ec_t
5.475	0	ec_t
5.485	0	ec_t
5.495	0	ec_t
5.505	0	ec_t
5.505	0	ec_t
5.515	0	ec_t
5.525	0	ec_t
5.535	0	ec_t
5.545	0	ec_t
5.555	0	ec_t
5.555	0	ec_t
5.565	0	ec_t
5.575	0	ec_t
5.585	0	ec_t
5.595	0	ec_t
5.595	0	ec_t
5.605	0	ec_t
5.615	0	ec_t
5.625	0	ec_t
5.635	0	ec_t
5.635	0	ec_t
5.645	0	ec_t
5.655	0	ec_t
5.69	0	ec_t
5.69	0	ec_t
5.69	0	ec_t
5.69	0	ec_t
5.69	0	ec_t
5.69	0	ec_t
5.69	0	ec_t
5.755	0	ec_t
5.755	0	ec_t
5.755	0	ec_t
5.755	0	ec_t
5.755	0	ec_t
5.755	0	ec_t
5.755	0	ec_t
5.755	0	ec_t
5.755	0	ec_t
5.84	0	ec_t
5.84	0	ec_t
5.84	0	ec_t
5.84	0	ec_t
5.84	0	ec_t
5.84	0	ec_t
5.84	0	ec_t
5.84	0	ec_t
5.84	0	ec_t
5.84	0	ec_t
5.84	0	ec_t
5.84	0	ec_t
5.93	0	ec_t
5.93	0	ec_t
5.93	0	ec_t
5.93	0	ec_t
5.93	0	ec_t
5.93	0	ec_t
5.93	0	ec_t
5.93	0	ec_t
5.93	0	ec_t
5.93	0	ec_t
6.015	0	ec_t
6.015	0	ec_t
6.015	0	ec_t
6.015	0	ec_t
6.015	0	ec_t
6.015	0	ec_t
6.015	0	ec_t
6.015	0	ec_t
6.015	0	ec_t
6.015	0	ec_t
6.015	0	ec_t
6.095	0	ec_t
6.095	0	ec_t
6.095	0	ec_t
6.095	0	ec_t
6.095	0	ec_t
6.095	0	ec_t
6.095	0	ec_t
6.095	0	ec_t
6.095	0	ec_t
6.095	0	ec_t
6.095	0	ec_t
6.095	0	ec_t
6.095	0	ec_t
6.095	0	ec_t
6.095	0	ec_t
6.095	0	ec_t
6.15	0	ec_t
6.15	0	ec_t
6.15	0	ec_t
6.15	0	ec_t
6.15	0	ec_t
6.15	0	ec_t
6.15	0	ec_t
6.15	0	ec_t
6.15	0	ec_t
6.195	0	ec_t
6.195	0	ec_t
6.195	0	ec_t
6.195	0	ec_t
6.195	0	ec_t
6.195	0	ec_t
6.195	0	ec_t
6.195	0	ec_t
6.195	0	ec_t
6.195	0	ec_t
6.195	0	ec_t
6.195	0	ec_t
6.245	0	ec_t
6.245	0	ec_t
6.245	0	ec_t
6.245	0	ec_t
6.245	0	ec_t
6.245	0	ec_t
6.245	0	ec_t
6.245	0	ec_t
6.245	0	ec_t
6.245	0	ec_t
6.245	0	ec_t
6.295	0	ec_t
6.295	0	ec_t
6.295	0	ec_t
6.295	0	ec_t
6.295	0	ec_t
6.295	0	ec_t
6.295	0	ec_t
6.295	0	ec_t
6.295	0	ec_t
6.295	0	ec_t
6.295	0	ec_t
6.295	0	ec_t
6.345	0	ec_t
6.345	0	ec_t
6.345	0	ec_t
6.345	0	ec_t
6.345	0	ec_t
6.345	0	ec_t
6.345	0	ec_t
6.345	0	ec_t
6.345	0	ec_t
6.345	0	ec_t
6.345	0	ec_t
6.38	0	ec_t
6.38	0	ec_t
6.38	0	ec_t
6.38	0	ec_t
6.38	0	ec_t
6.405	0	ec_t
6.405	0	ec_t
6.405	0	ec_t
6.405	0	ec_t
6.405	0	ec_t
6.405	0	ec_t
6.405	0	ec_t
6.44	0	ec_t
6.44	0	ec_t
6.44	0	ec_t
6.44	0	ec_t
6.44	0	ec_t
6.44	0	ec_t
6.44	0	ec_t
6.44	0	ec_t
6.44	0	ec_t
6.465	0	ec_t
6.465	0	ec_t
6.465	0	ec_t
6.475	0	ec_t
6.475	0	ec_t
6.495	0	ec_t
6.495	0	ec_t
6.495	0	ec_t
6.495	0	ec_t
6.495	0	ec_t
6.495	0	ec_t
6.495	0	ec_t
6.53	0	ec_t
6.53	0	ec_t
6.53	0	ec_t
6.53	0	ec_t
6.53	0	ec_t
6.53	0	ec_t
6.53	0	ec_t
6.53	0	ec_t
6.53	0	ec_t
6.57	0	ec_t
6.57	0	ec_t
6.57	0	ec_t
6.57	0	ec_t
6.57	0	ec_t
6.57	0	ec_t
6.57	0	ec_t
6.57	0	ec_t
6.57	0	ec_t
6.6	0	ec_t
6.6	0	ec_t
6.6	0	ec_t
6.6	0	ec_t
6.6	0	ec_t
6.615	0	ec_t
6.615	0	ec_t
6.64	0	ec_t
6.64	0	ec_t
6.64	0	ec_t
6.64	0	ec_t
6.64	0	ec_t
6.64	0	ec_t
6.64	0	ec_t
6.64	0	ec_t
6.64	0	ec_t
6.64	0	ec_t
6.68	0	ec_t
6.68	0	ec_t
6.68	0	ec_t
6.68	0	ec_t
6.68	0	ec_t
6.68	0	ec_t
6.68	0	ec_t
6.68	0	ec_t
6.68	0	ec_t
6.705	0	ec_t
6.705	0	ec_t
6.725	0	ec_t
6.725	0	ec_t
6.725	0	ec_t
6.725	0	ec_t
6.725	0	ec_t
6.725	0	ec_t
6.725	0	ec_t
6.755	0	ec_t
6.755	0	ec_t
6.755	0	ec_t
6.755	0	ec_t
6.755	0	ec_t
6.755	0	ec_t
6.755	0	ec_t
6.78	0	ec_t
6.78	0	ec_t
6.78	0	ec_t
6.78	0	ec_t
6.78	0	ec_t
6.81	0	ec_t
6.81	0	ec_t
6.81	0	ec_t
6.81	0	ec_t
6.81	0	ec_t
6.81	0	ec_t
6.81	0	ec_t
6.81	0	ec_t
6.81	0	ec_t
6.85	0	ec_t
6.85	0	ec_t
6.85	0	ec_t
6.85	0	ec_t
6.85	0	ec_t
6.85	0	ec_t
6.85	0	ec_t
6.85	0	ec_t
6.85	0	ec_t
6.88	0	ec_t
6.88	0	ec_t
6.88	0	ec_t
6.88	0	ec_t
6.88	0	ec_t
6.915	0	ec_t
6.915	0	ec_t
6.915	0	ec_t
6.915	0	ec_t
6.915	0	ec_t
6.915	0	ec_t
6.915	0	ec_t
6.915	0	ec_t
6.915	0	ec_t
6.915	0	ec_t
6.915	0	ec_t
6.915	0	ec_t
6.96	0	ec_t
6.96	0	ec_t
6.96	0	ec_t
6.96	0	ec_t
6.96	0	ec_t
6.96	0	ec_t
6.96	0	ec_t
6.96	0	ec_t
6.96	0	ec_t
6.99	0	ec_t
6.99	0	ec_t
6.99	0	ec_t
6.99	0	ec_t
7.005	0	ec_t
7.025	0	ec_t
7.025	0	ec_t
7.025	0	ec_t
7.025	0	ec_t
7.025	0	ec_t
7.025	0	ec_t
7.055	0	ec_t
7.055	0	ec_t
7.055	0	ec_t
7.055	0	ec_t
7.055	0	ec_t
7.08	0	ec_t
7.08	0	ec_t
7.08	0	ec_t
7.08	0	ec_t
7.13	0	ec_t
7.13	0	ec_t
7.13	0	ec_t
7.13	0	ec_t
7.13	0	ec_t
7.13	0	ec_t
7.13	0	ec_t
7.13	0	ec_t
7.13	0	ec_t
7.13	0	ec_t
7.13	0	ec_t
7.13	0	ec_t
7.13	0	ec_t
7.13	0	ec_t
7.13	0	ec_t
7.19	0	ec_t
7.19	0	ec_t
7.19	0	ec_t
7.19	0	ec_t
7.19	0	ec_t
7.19	0	ec_t
7.19	0	ec_t
7.22	0	ec_t
7.22	0	ec_t
7.22	0	ec_t
7.22	0	ec_t
7.25	0	ec_t
7.25	0	ec_t
7.25	0	ec_t
7.25	0	ec_t
7.25	0	ec_t
7.25	0	ec_t
7.25	0	ec_t
7.285	0	ec_t
7.285	0	ec_t
7.285	0	ec_t
7.285	0	ec_t
7.285	0	ec_t
7.285	0	ec_t
7.31	0	ec_t
7.31	0	ec_t
7.31	0	ec_t
7.31	0	ec_t
7.33	0	ec_t
7.33	0	ec_t
7.33	0	ec_t
7.35	0	ec_t
7.35	0	ec_t
7.35	0	ec_t
7.35	0	ec_t
7.405	0	ec_t
7.405	0	ec_t
7.405	0	ec_t
7.405	0	ec_t
7.405	0	ec_t
7.405	0	ec_t
7.405	0	ec_t
7.405	0	ec_t
7.405	0	ec_t
7.405	0	ec_t
7.405	0	ec_t
7.405	0	ec_t
7.405	0	ec_t
7.405	0	ec_t
7.405	0	ec_t
7.405	0	ec_t
7.405	0	ec_t
7.475	0	ec_t
7.475	0	ec_t
7.475	0	ec_t
7.475	0	ec_t
7.475	0	ec_t
7.475	0	ec_t
7.475	0	ec_t
7.475	0	ec_t
7.475	0	ec_t
7.52	0	ec_t
7.52	0	ec_t
7.52	0	ec_t
7.52	0	ec_t
7.52	0	ec_t
7.52	0	ec_t
7.52	0	ec_t
7.555	0	ec_t
7.555	0	ec_t
7.555	0	ec_t
7.555	0	ec_t
7.555	0	ec_t
7.555	0	ec_t
7.585	0	ec_t
7.585	0	ec_t
7.585	0	ec_t
7.585	0	ec_t
7.585	0	ec_t
7.63	0	ec_t
7.63	0	ec_t
7.63	0	ec_t
7.63	0	ec_t
7.63	0	ec_t
7.63	0	ec_t
7.63	0	ec_t
7.63	0	ec_t
7.63	0	ec_t
7.63	0	ec_t
7.63	0	ec_t
7.67	0	ec_t
7.67	0	ec_t
7.67	0	ec_t
7.67	0	ec_t
7.695	0	ec_t
7.695	0	ec_t
7.695	0	ec_t
7.695	0	ec_t
7.695	0	ec_t
7.695	0	ec_t
7.735	0	ec_t
7.735	0	ec_t
7.735	0	ec_t
7.735	0	ec_t
7.735	0	ec_t
7.735	0	ec_t
7.735	0	ec_t
7.735	0	ec_t
7.735	0	ec_t
7.79	0	ec_t
7.79	0	ec_t
7.79	0	ec_t
7.79	0	ec_t
7.79	0	ec_t
7.79	0	ec_t
7.79	0	ec_t
7.79	0	ec_t
7.79	0	ec_t
7.79	0	ec_t
7.79	0	ec_t
7.865	0	ec_t
7.865	0	ec_t
7.865	0	ec_t
7.865	0	ec_t
7.865	0	ec_t
7.865	0	ec_t
7.865	0	ec_t
7.865	0	ec_t
7.865	0	ec_t
7.865	0	ec_t
7.865	0	ec_t
7.865	0	ec_t
7.865	0	ec_t
7.865	0	ec_t
7.865	0	ec_t
7.865	0	ec_t
7.865	0	ec_t
7.95	0	ec_t
7.95	0	ec_t
7.95	0	ec_t
7.95	0	ec_t
7.95	0	ec_t
7.95	0	ec_t
7.95	0	ec_t
7.95	0	ec_t
7.95	0	ec_t
7.95	0	ec_t
7.95	0	ec_t
7.95	0	ec_t
7.95	0	ec_t
7.95	0	ec_t
8.05	0	ec_t
8.05	0	ec_t
8.05	0	ec_t
8.05	0	ec_t
8.05	0	ec_t
8.05	0	ec_t
8.05	0	ec_t
8.05	0	ec_t
8.05	0	ec_t
8.05	0	ec_t
8.05	0	ec_t
8.05	0	ec_t
8.05	0	ec_t
8.05	0	ec_t
8.05	0	ec_t
8.05	0	ec_t
8.05	0	ec_t
8.05	0	ec_t
8.05	0	ec_t
8.05	0	ec_t
8.05	0	ec_t
8.05	0	ec_t
8.05	0	ec_t
8.05	0	ec_t
8.05	0	ec_t
8.05	0	ec_t
8.05	0	ec_t
8.05	0	ec_t
8.05	0	ec_t
8.05	0	ec_t
8.05	0	ec_t
8.05	0	ec_t
8.05	0	ec_t
8.05	0	ec_t
8.05	0	ec_t
8.05	0	ec_t
8.05	0	ec_t
8.05	0	ec_t
8.05	0	ec_t
8.05	0	ec_t
8.05	0	ec_t
8.05	0	ec_t
8.05	0	ec_t
8.05	0	ec_t
8.05	0	ec_t
8.05	0	ec_t
8.05	0	ec_t
8.05	0	ec_t
8.05	0	ec_t
8.05	0	ec_t
8.05	0	ec_t
8.05	0	ec_t
8.05	0	ec_t
8.05	0	ec_t
8.05	0	ec_t
8.05	0	ec_t
8.05	0	ec_t
8.05	0	ec_t
8.05	0	ec_t
0.596	1	et_x
0.928	1	et_x
0.948	1	et_x
1.01	1	et_x
1.14	1	et_x
1.18	1	et_x
1.24	1	et_x
1.29	1	et_x
1.35	1	et_x
1.52	1	et_x
1.63	1	et_x
1.68	1	et_x
1.88	1	et_x
1.89	1	et_x
2.16	1	et_x
2.22	1	et_x
2.33	1	et_x
2.36	1	et_x
2.36	1	et_x
2.49	1	et_x
2.52	1	et_x
2.57	1	et_x
2.61	1	et_x
2.68	1	et_x
2.69	1	et_x
2.7	1	et_x
2.86	1	et_x
2.88	1	et_x
3.07	1	et_x
3.09	1	et_x
3.11	1	et_x
3.2	1	et_x
3.58	1	et_x
3.65	1	et_x
3.67	1	et_x
3.7	1	et_x
3.71	1	et_x
3.73	1	et_x
3.84	1	et_x
3.93	1	et_x
4.05	1	et_x
4.09	1	et_x
4.09	1	et_x
4.11	1	et_x
4.11	1	et_x
4.13	1	et_x
4.16	1	et_x
4.29	1	et_x
4.34	1	et_x
4.35	1	et_x
4.47	1	et_x
4.51	1	et_x
4.58	1	et_x
4.59	1	et_x
4.63	1	et_x
4.64	1	et_x
4.71	1	et_x
4.8	1	et_x
5.04	1	et_x
5.25	1	et_x
5.27	1	et_x
5.3	1	et_x
5.32	1	et_x
5.38	1	et_x
5.45	1	et_x
5.49	1	et_x
5.66	1	et_x
5.77	1	et_x
5.89	1	et_x
6	1	et_x
6.13	1	et_x
6.21	1	et_x
6.26	1	et_x
6.39	1	et_x
6.42	1	et_x
6.78	1	et_x
6.87	1	et_x
6.96	1	et_x
7.15	1	et_x
8	1	et_x
0.2495	0	et_x
0.502	0	et_x
0.761	0	et_x
2.2	0	et_x
2.395	0	et_x
2.595	0	et_x
2.795	0	et_x
3.17	0	et_x
3.335	0	et_x
3.495	0	et_x
3.665	0	et_x
3.835	0	et_x
4.125	0	et_x
4.245	0	et_x
4.375	0	et_x
4.495	0	et_x
4.62	0	et_x
4.745	0	et_x
4.875	0	et_x
5.01	0	et_x
5.01	0	et_x
5.025	0	et_x
5.025	0	et_x
5.035	0	et_x
5.045	0	et_x
5.06	0	et_x
5.06	0	et_x
5.06	0	et_x
5.08	0	et_x
5.08	0	et_x
5.08	0	et_x
5.095	0	et_x
5.105	0	et_x
5.115	0	et_x
5.115	0	et_x
5.125	0	et_x
5.135	0	et_x
5.145	0	et_x
5.145	0	et_x
5.155	0	et_x
5.165	0	et_x
5.175	0	et_x
5.175	0	et_x
5.185	0	et_x
5.195	0	et_x
5.195	0	et_x
5.205	0	et_x
5.215	0	et_x
5.23	0	et_x
5.23	0	et_x
5.23	0	et_x
5.245	0	et_x
5.26	0	et_x
5.26	0	et_x
5.26	0	et_x
5.28	0	et_x
5.28	0	et_x
5.28	0	et_x
5.295	0	et_x
5.305	0	et_x
5.315	0	et_x
5.315	0	et_x
5.33	0	et_x
5.33	0	et_x
5.345	0	et_x
5.345	0	et_x
5.355	0	et_x
5.365	0	et_x
5.375	0	et_x
5.375	0	et_x
5.39	0	et_x
5.39	0	et_x
5.39	0	et_x
5.405	0	et_x
5.415	0	et_x
5.425	0	et_x
5.425	0	et_x
5.435	0	et_x
5.445	0	et_x
5.455	0	et_x
5.455	0	et_x
5.465	0	et_x
5.475	0	et_x
5.485	0	et_x
5.485	0	et_x
5.495	0	et_x
5.51	0	et_x
5.51	0	et_x
5.51	0	et_x
5.525	0	et_x
5.535	0	et_x
5.545	0	et_x
5.545	0	et_x
5.555	0	et_x
5.565	0	et_x
5.58	0	et_x
5.58	0	et_x
5.58	0	et_x
5.595	0	et_x
5.595	0	et_x
5.605	0	et_x
5.615	0	et_x
5.625	0	et_x
5.625	0	et_x
5.635	0	et_x
5.645	0	et_x
5.655	0	et_x
5.655	0	et_x
5.665	0	et_x
5.675	0	et_x
5.685	0	et_x
5.685	0	et_x
5.695	0	et_x
5.705	0	et_x
5.715	0	et_x
5.715	0	et_x
5.725	0	et_x
5.735	0	et_x
5.75	0	et_x
5.75	0	et_x
5.75	0	et_x
5.765	0	et_x
5.775	0	et_x
5.775	0	et_x
5.785	0	et_x
5.795	0	et_x
5.795	0	et_x
5.805	0	et_x
5.815	0	et_x
5.825	0	et_x
5.825	0	et_x
5.835	0	et_x
5.845	0	et_x
5.855	0	et_x
5.855	0	et_x
5.865	0	et_x
5.875	0	et_x
5.885	0	et_x
5.885	0	et_x
5.895	0	et_x
5.905	0	et_x
5.92	0	et_x
5.92	0	et_x
5.92	0	et_x
5.935	0	et_x
5.945	0	et_x
5.945	0	et_x
5.955	0	et_x
5.965	0	et_x
5.975	0	et_x
5.975	0	et_x
5.99	0	et_x
5.99	0	et_x
6.005	0	et_x
6.005	0	et_x
6.015	0	et_x
6.015	0	et_x
6.025	0	et_x
6.025	0	et_x
6.035	0	et_x
6.035	0	et_x
6.045	0	et_x
6.045	0	et_x
6.045	0	et_x
6.055	0	et_x
6.055	0	et_x
6.065	0	et_x
6.065	0	et_x
6.075	0	et_x
6.075	0	et_x
6.085	0	et_x
6.085	0	et_x
6.095	0	et_x
6.095	0	et_x
6.095	0	et_x
6.105	0	et_x
6.105	0	et_x
6.115	0	et_x
6.115	0	et_x
6.125	0	et_x
6.125	0	et_x
6.14	0	et_x
6.14	0	et_x
6.14	0	et_x
6.14	0	et_x
6.14	0	et_x
6.155	0	et_x
6.155	0	et_x
6.165	0	et_x
6.165	0	et_x
6.175	0	et_x
6.175	0	et_x
6.19	0	et_x
6.19	0	et_x
6.19	0	et_x
6.19	0	et_x
6.19	0	et_x
6.205	0	et_x
6.205	0	et_x
6.215	0	et_x
6.215	0	et_x
6.225	0	et_x
6.225	0	et_x
6.225	0	et_x
6.235	0	et_x
6.235	0	et_x
6.245	0	et_x
6.245	0	et_x
6.255	0	et_x
6.255	0	et_x
6.265	0	et_x
6.265	0	et_x
6.28	0	et_x
6.28	0	et_x
6.28	0	et_x
6.28	0	et_x
6.28	0	et_x
6.295	0	et_x
6.295	0	et_x
6.305	0	et_x
6.305	0	et_x
6.315	0	et_x
6.315	0	et_x
6.325	0	et_x
6.325	0	et_x
6.325	0	et_x
6.34	0	et_x
6.34	0	et_x
6.34	0	et_x
6.34	0	et_x
6.355	0	et_x
6.355	0	et_x
6.365	0	et_x
6.365	0	et_x
6.365	0	et_x
6.38	0	et_x
6.38	0	et_x
6.38	0	et_x
6.38	0	et_x
6.395	0	et_x
6.395	0	et_x
6.41	0	et_x
6.41	0	et_x
6.41	0	et_x
6.41	0	et_x
6.41	0	et_x
6.425	0	et_x
6.425	0	et_x
6.435	0	et_x
6.435	0	et_x
6.445	0	et_x
6.445	0	et_x
6.455	0	et_x
6.455	0	et_x
6.455	0	et_x
6.465	0	et_x
6.465	0	et_x
6.475	0	et_x
6.475	0	et_x
6.485	0	et_x
6.485	0	et_x
6.495	0	et_x
6.495	0	et_x
6.505	0	et_x
6.505	0	et_x
6.505	0	et_x
6.515	0	et_x
6.515	0	et_x
6.525	0	et_x
6.525	0	et_x
6.535	0	et_x
6.535	0	et_x
6.55	0	et_x
6.55	0	et_x
6.55	0	et_x
6.55	0	et_x
6.55	0	et_x
6.565	0	et_x
6.565	0	et_x
6.575	0	et_x
6.575	0	et_x
6.585	0	et_x
6.585	0	et_x
6.595	0	et_x
6.595	0	et_x
6.595	0	et_x
6.605	0	et_x
6.605	0	et_x
6.615	0	et_x
6.615	0	et_x
6.625	0	et_x
6.625	0	et_x
6.635	0	et_x
6.635	0	et_x
6.645	0	et_x
6.645	0	et_x
6.645	0	et_x
6.655	0	et_x
6.655	0	et_x
6.665	0	et_x
6.665	0	et_x
6.675	0	et_x
6.675	0	et_x
6.685	0	et_x
6.685	0	et_x
6.685	0	et_x
6.695	0	et_x
6.695	0	et_x
6.705	0	et_x
6.705	0	et_x
6.715	0	et_x
6.715	0	et_x
6.725	0	et_x
6.725	0	et_x
6.74	0	et_x
6.74	0	et_x
6.74	0	et_x
6.74	0	et_x
6.74	0	et_x
6.76	0	et_x
6.76	0	et_x
6.76	0	et_x
6.76	0	et_x
6.775	0	et_x
6.775	0	et_x
6.785	0	et_x
6.785	0	et_x
6.785	0	et_x
6.795	0	et_x
6.795	0	et_x
6.81	0	et_x
6.81	0	et_x
6.81	0	et_x
6.81	0	et_x
6.83	0	et_x
6.83	0	et_x
6.83	0	et_x
6.83	0	et_x
6.83	0	et_x
6.845	0	et_x
6.845	0	et_x
6.86	0	et_x
6.86	0	et_x
6.86	0	et_x
6.86	0	et_x
6.875	0	et_x
6.875	0	et_x
6.875	0	et_x
6.89	0	et_x
6.89	0	et_x
6.89	0	et_x
6.89	0	et_x
6.905	0	et_x
6.905	0	et_x
6.92	0	et_x
6.92	0	et_x
6.92	0	et_x
6.92	0	et_x
6.92	0	et_x
6.935	0	et_x
6.935	0	et_x
6.945	0	et_x
6.945	0	et_x
6.955	0	et_x
6.955	0	et_x
6.965	0	et_x
6.965	0	et_x
6.965	0	et_x
6.975	0	et_x
6.975	0	et_x
6.985	0	et_x
6.985	0	et_x
7	0	et_x
7	0	et_x
7	0	et_x
7	0	et_x
7.015	0	et_x
7.015	0	et_x
7.025	0	et_x
7.025	0	et_x
7.035	0	et_x
7.035	0	et_x
7.045	0	et_x
7.045	0	et_x
7.055	0	et_x
7.055	0	et_x
7.065	0	et_x
7.065	0	et_x
7.075	0	et_x
7.075	0	et_x
7.085	0	et_x
7.085	0	et_x
7.095	0	et_x
7.095	0	et_x
7.105	0	et_x
7.105	0	et_x
7.105	0	et_x
7.115	0	et_x
7.115	0	et_x
7.125	0	et_x
7.125	0	et_x
7.14	0	et_x
7.14	0	et_x
7.14	0	et_x
7.14	0	et_x
7.155	0	et_x
7.155	0	et_x
7.165	0	et_x
7.165	0	et_x
7.175	0	et_x
7.175	0	et_x
7.185	0	et_x
7.185	0	et_x
7.195	0	et_x
7.195	0	et_x
7.205	0	et_x
7.205	0	et_x
7.205	0	et_x
7.215	0	et_x
7.215	0	et_x
7.225	0	et_x
7.225	0	et_x
7.235	0	et_x
7.235	0	et_x
7.245	0	et_x
7.245	0	et_x
7.255	0	et_x
7.255	0	et_x
7.265	0	et_x
7.265	0	et_x
7.275	0	et_x
7.275	0	et_x
7.285	0	et_x
7.285	0	et_x
7.295	0	et_x
7.295	0	et_x
7.305	0	et_x
7.305	0	et_x
7.305	0	et_x
7.315	0	et_x
7.315	0	et_x
7.325	0	et_x
7.325	0	et_x
7.335	0	et_x
7.335	0	et_x
7.345	0	et_x
7.345	0	et_x
7.355	0	et_x
7.355	0	et_x
7.365	0	et_x
7.365	0	et_x
7.375	0	et_x
7.375	0	et_x
7.385	0	et_x
7.385	0	et_x
7.395	0	et_x
7.395	0	et_x
7.405	0	et_x
7.405	0	et_x
7.405	0	et_x
7.415	0	et_x
7.415	0	et_x
7.425	0	et_x
7.425	0	et_x
7.435	0	et_x
7.435	0	et_x
7.445	0	et_x
7.445	0	et_x
7.455	0	et_x
7.455	0	et_x
7.465	0	et_x
7.465	0	et_x
7.475	0	et_x
7.475	0	et_x
7.485	0	et_x
7.485	0	et_x
7.495	0	et_x
7.495	0	et_x
7.505	0	et_x
7.505	0	et_x
7.505	0	et_x
7.515	0	et_x
7.515	0	et_x
7.525	0	et_x
7.525	0	et_x
7.535	0	et_x
7.535	0	et_x
7.545	0	et_x
7.545	0	et_x
7.555	0	et_x
7.555	0	et_x
7.565	0	et_x
7.565	0	et_x
7.575	0	et_x
7.575	0	et_x
7.585	0	et_x
7.585	0	et_x
7.595	0	et_x
7.595	0	et_x
7.605	0	et_x
7.605	0	et_x
7.605	0	et_x
7.615	0	et_x
7.615	0	et_x
7.625	0	et_x
7.625	0	et_x
7.635	0	et_x
7.635	0	et_x
7.645	0	et_x
7.645	0	et_x
7.655	0	et_x
7.655	0	et_x
7.67	0	et_x
7.67	0	et_x
7.67	0	et_x
7.67	0	et_x
7.69	0	et_x
7.69	0	et_x
7.69	0	et_x
7.69	0	et_x
7.705	0	et_x
7.705	0	et_x
7.705	0	et_x
7.715	0	et_x
7.715	0	et_x
7.725	0	et_x
7.725	0	et_x
7.735	0	et_x
7.735	0	et_x
7.75	0	et_x
7.75	0	et_x
7.75	0	et_x
7.75	0	et_x
7.765	0	et_x
7.765	0	et_x
7.775	0	et_x
7.775	0	et_x
7.785	0	et_x
7.785	0	et_x
7.795	0	et_x
7.795	0	et_x
7.805	0	et_x
7.805	0	et_x
7.805	0	et_x
7.815	0	et_x
7.815	0	et_x
7.825	0	et_x
7.825	0	et_x
7.835	0	et_x
7.835	0	et_x
7.845	0	et_x
7.845	0	et_x
7.855	0	et_x
7.855	0	et_x
7.865	0	et_x
7.865	0	et_x
7.875	0	et_x
7.875	0	et_x
7.885	0	et_x
7.885	0	et_x
7.895	0	et_x
7.895	0	et_x
7.905	0	et_x
7.905	0	et_x
7.905	0	et_x
7.915	0	et_x
7.915	0	et_x
7.925	0	et_x
7.925	0	et_x
7.94	0	et_x
7.94	0	et_x
7.94	0	et_x
7.94	0	et_x
7.955	0	et_x
7.955	0	et_x
7.965	0	et_x
7.965	0	et_x
7.975	0	et_x
7.975	0	et_x
7.985	0	et_x
7.985	0	et_x
8	0	et_x
8	0	et_x
8	0	et_x
8	0	et_x
8	0	et_x
8	0	et_x
8	0	et_x
8	0	et_x
8	0	et_x
8	0	et_x
8	0	et_x
8	0	et_x
8	0	et_x
8	0	et_x
8	0	et_x
8	0	et_x
8	0	et_x
8	0	et_x
8	0	et_x
8	0	et_x
8	0	et_x
8	0	et_x
8	0	et_x
8	0	et_x
8	0	et_x
8	0	et_x
8	0	et_x
8	0	et_x
8	0	et_x
8	0	et_x
8	0	et_x
8	0	et_x
8	0	et_x
8	0	et_x
8	0	et_x
8	0	et_x
8	0	et_x
8	0	et_x
8	0	et_x
8	0	et_x
8	0	et_x
8	0	et_x
8	0	et_x
8	0	et_x
8	0	et_x
8	0	et_x
8	0	et_x
8	0	et_x
8	0	et_x
8	0	et_x
8	0	et_x
8	0	et_x
8	0	et_x
8	0	et_x
