## Supplementary data files for "Cancer patient survival can be accurately parameterized, revealing time-dependent therapeutic effects and doubling the precision of small trials": GETUG12_2.csv

Time	Event	Arm
0.292	1	adt
0.553	1	adt
0.553	1	adt
0.677	1	adt
0.771	1	adt
0.816	1	adt
0.829	1	adt
1	1	adt
1.1	1	adt
1.25	1	adt
1.31	1	adt
1.47	1	adt
1.59	1	adt
1.64	1	adt
1.68	1	adt
1.83	1	adt
2.01	1	adt
2.08	1	adt
2.34	1	adt
2.62	1	adt
2.63	1	adt
2.65	1	adt
2.85	1	adt
2.88	1	adt
3.07	1	adt
3.49	1	adt
3.53	1	adt
3.55	1	adt
3.6	1	adt
3.62	1	adt
3.64	1	adt
3.72	1	adt
3.76	1	adt
3.77	1	adt
3.84	1	adt
3.98	1	adt
4.03	1	adt
4.07	1	adt
4.15	1	adt
4.22	1	adt
4.24	1	adt
4.25	1	adt
4.43	1	adt
4.45	1	adt
4.49	1	adt
4.52	1	adt
4.56	1	adt
4.6	1	adt
4.63	1	adt
4.65	1	adt
4.75	1	adt
4.78	1	adt
4.87	1	adt
4.95	1	adt
4.98	1	adt
5	1	adt
5.07	1	adt
5.32	1	adt
5.33	1	adt
5.34	1	adt
5.35	1	adt
5.37	1	adt
5.4	1	adt
5.48	1	adt
5.5	1	adt
5.51	1	adt
5.61	1	adt
6.02	1	adt
6.05	1	adt
6.11	1	adt
6.14	1	adt
6.17	1	adt
6.18	1	adt
6.21	1	adt
6.42	1	adt
6.45	1	adt
6.46	1	adt
6.48	1	adt
6.56	1	adt
6.69	1	adt
6.72	1	adt
6.91	1	adt
6.94	1	adt
6.99	1	adt
7.01	1	adt
7.14	1	adt
7.28	1	adt
7.3	1	adt
7.39	1	adt
7.58	1	adt
7.6	1	adt
7.66	1	adt
7.66	1	adt
7.82	1	adt
7.82	1	adt
7.86	1	adt
7.96	1	adt
7.98	1	adt
8.04	1	adt
8.08	1	adt
8.24	1	adt
8.24	1	adt
8.52	1	adt
8.52	1	adt
8.58	1	adt
8.71	1	adt
9.01	1	adt
9.52	1	adt
9.62	1	adt
9.62	1	adt
0.506	0	adt
0.995	0	adt
1.535	0	adt
6.105	0	adt
6.215	0	adt
6.315	0	adt
6.425	0	adt
6.525	0	adt
6.635	0	adt
6.74	0	adt
6.845	0	adt
6.945	0	adt
7.055	0	adt
7.16	0	adt
7.26	0	adt
7.36	0	adt
7.475	0	adt
7.565	0	adt
7.695	0	adt
7.76	0	adt
7.925	0	adt
8.02	0	adt
8.065	0	adt
8.095	0	adt
8.13	0	adt
8.195	0	adt
8.195	0	adt
8.195	0	adt
8.26	0	adt
8.325	0	adt
8.325	0	adt
8.37	0	adt
8.415	0	adt
8.455	0	adt
8.495	0	adt
8.495	0	adt
8.535	0	adt
8.565	0	adt
8.615	0	adt
8.615	0	adt
8.68	0	adt
8.755	0	adt
8.755	0	adt
8.755	0	adt
8.845	0	adt
8.845	0	adt
8.845	0	adt
8.93	0	adt
8.93	0	adt
8.99	0	adt
9.04	0	adt
9.04	0	adt
9.08	0	adt
9.12	0	adt
9.17	0	adt
9.17	0	adt
9.21	0	adt
9.245	0	adt
9.295	0	adt
9.295	0	adt
9.36	0	adt
9.36	0	adt
9.415	0	adt
9.465	0	adt
9.505	0	adt
9.535	0	adt
9.565	0	adt
9.6	0	adt
9.625	0	adt
9.665	0	adt
9.695	0	adt
9.725	0	adt
9.765	0	adt
9.795	0	adt
9.835	0	adt
9.865	0	adt
9.895	0	adt
9.935	0	adt
9.965	0	adt
10	0	adt
10	0	adt
10	0	adt
10	0	adt
10	0	adt
10	0	adt
10	0	adt
10	0	adt
10	0	adt
10	0	adt
10	0	adt
10	0	adt
10	0	adt
10	0	adt
10	0	adt
10	0	adt
10	0	adt
0.375	1	adt_de
0.732	1	adt_de
1.06	1	adt_de
1.08	1	adt_de
1.27	1	adt_de
1.28	1	adt_de
1.3	1	adt_de
1.33	1	adt_de
1.33	1	adt_de
1.41	1	adt_de
1.52	1	adt_de
1.53	1	adt_de
1.71	1	adt_de
2.06	1	adt_de
2.06	1	adt_de
2.11	1	adt_de
2.25	1	adt_de
2.26	1	adt_de
2.32	1	adt_de
2.62	1	adt_de
2.66	1	adt_de
3.01	1	adt_de
3.29	1	adt_de
3.5	1	adt_de
3.52	1	adt_de
3.7	1	adt_de
3.72	1	adt_de
3.89	1	adt_de
3.93	1	adt_de
4	1	adt_de
4.01	1	adt_de
4.03	1	adt_de
4.07	1	adt_de
4.08	1	adt_de
4.09	1	adt_de
4.11	1	adt_de
4.25	1	adt_de
4.28	1	adt_de
4.51	1	adt_de
4.6	1	adt_de
4.61	1	adt_de
4.63	1	adt_de
4.72	1	adt_de
4.78	1	adt_de
4.8	1	adt_de
4.82	1	adt_de
4.85	1	adt_de
4.87	1	adt_de
5.05	1	adt_de
5.08	1	adt_de
5.2	1	adt_de
5.22	1	adt_de
5.39	1	adt_de
5.51	1	adt_de
5.52	1	adt_de
5.57	1	adt_de
5.6	1	adt_de
5.62	1	adt_de
5.78	1	adt_de
5.81	1	adt_de
6	1	adt_de
6.06	1	adt_de
6.34	1	adt_de
6.4	1	adt_de
6.43	1	adt_de
6.49	1	adt_de
6.53	1	adt_de
6.56	1	adt_de
6.62	1	adt_de
6.75	1	adt_de
6.82	1	adt_de
6.98	1	adt_de
7.25	1	adt_de
7.25	1	adt_de
7.63	1	adt_de
7.68	1	adt_de
8.44	1	adt_de
8.44	1	adt_de
8.52	1	adt_de
8.52	1	adt_de
8.79	1	adt_de
9.03	1	adt_de
9.45	1	adt_de
9.51	1	adt_de
9.71	1	adt_de
0.502	0	adt_de
1.005	0	adt_de
1.505	0	adt_de
2.505	0	adt_de
3.005	0	adt_de
3.505	0	adt_de
6.095	0	adt_de
6.195	0	adt_de
6.285	0	adt_de
6.385	0	adt_de
6.47	0	adt_de
6.575	0	adt_de
6.655	0	adt_de
6.77	0	adt_de
6.855	0	adt_de
6.955	0	adt_de
7.045	0	adt_de
7.15	0	adt_de
7.205	0	adt_de
7.35	0	adt_de
7.43	0	adt_de
7.515	0	adt_de
7.62	0	adt_de
7.715	0	adt_de
7.805	0	adt_de
7.905	0	adt_de
8.025	0	adt_de
8.045	0	adt_de
8.075	0	adt_de
8.095	0	adt_de
8.125	0	adt_de
8.145	0	adt_de
8.175	0	adt_de
8.195	0	adt_de
8.225	0	adt_de
8.245	0	adt_de
8.275	0	adt_de
8.295	0	adt_de
8.325	0	adt_de
8.345	0	adt_de
8.375	0	adt_de
8.395	0	adt_de
8.42	0	adt_de
8.46	0	adt_de
8.46	0	adt_de
8.495	0	adt_de
8.515	0	adt_de
8.545	0	adt_de
8.565	0	adt_de
8.595	0	adt_de
8.615	0	adt_de
8.645	0	adt_de
8.665	0	adt_de
8.695	0	adt_de
8.715	0	adt_de
8.745	0	adt_de
8.77	0	adt_de
8.795	0	adt_de
8.815	0	adt_de
8.835	0	adt_de
8.865	0	adt_de
8.885	0	adt_de
8.915	0	adt_de
8.935	0	adt_de
8.965	0	adt_de
8.985	0	adt_de
9.01	0	adt_de
9.035	0	adt_de
9.065	0	adt_de
9.085	0	adt_de
9.115	0	adt_de
9.135	0	adt_de
9.165	0	adt_de
9.19	0	adt_de
9.205	0	adt_de
9.235	0	adt_de
9.255	0	adt_de
9.285	0	adt_de
9.305	0	adt_de
9.335	0	adt_de
9.355	0	adt_de
9.385	0	adt_de
9.405	0	adt_de
9.44	0	adt_de
9.46	0	adt_de
9.495	0	adt_de
9.495	0	adt_de
9.53	0	adt_de
9.57	0	adt_de
9.57	0	adt_de
9.615	0	adt_de
9.615	0	adt_de
9.675	0	adt_de
9.675	0	adt_de
9.675	0	adt_de
9.735	0	adt_de
9.735	0	adt_de
9.785	0	adt_de
9.785	0	adt_de
9.83	0	adt_de
9.885	0	adt_de
9.885	0	adt_de
9.885	0	adt_de
9.95	0	adt_de
9.95	0	adt_de
9.95	0	adt_de
10	0	adt_de
10	0	adt_de
10	0	adt_de
10	0	adt_de
10	0	adt_de
10	0	adt_de
10	0	adt_de
10	0	adt_de
10	0	adt_de
10	0	adt_de
10	0	adt_de
10	0	adt_de
10	0	adt_de
10	0	adt_de
10	0	adt_de
10	0	adt_de
