## Supplementary data files for "Cancer patient survival can be accurately parameterized, revealing time-dependent therapeutic effects and doubling the precision of small trials": GETUG16_2.csv

Time	Event	Arm
0.973	1	RT
2.01	1	RT
2.8	1	RT
5.41	1	RT
6.03	1	RT
6.66	1	RT
6.75	1	RT
6.81	1	RT
7.34	1	RT
7.44	1	RT
7.59	1	RT
7.64	1	RT
7.64	1	RT
7.65	1	RT
7.74	1	RT
7.89	1	RT
8.06	1	RT
8.29	1	RT
8.38	1	RT
8.39	1	RT
8.41	1	RT
8.53	1	RT
8.59	1	RT
8.75	1	RT
8.81	1	RT
9.47	1	RT
9.75	1	RT
10.9	1	RT
11	1	RT
11.3	1	RT
11.5	1	RT
11.6	1	RT
12.4	1	RT
12.6	1	RT
12.8	1	RT
13.8	1	RT
13.8	1	RT
13.9	1	RT
13.9	1	RT
14.2	1	RT
14.4	1	RT
14.7	1	RT
14.8	1	RT
14.9	1	RT
15.2	1	RT
15.6	1	RT
16.2	1	RT
16.5	1	RT
17	1	RT
17.1	1	RT
17.2	1	RT
17.3	1	RT
17.9	1	RT
18.2	1	RT
18.3	1	RT
18.3	1	RT
18.5	1	RT
18.9	1	RT
19	1	RT
19.9	1	RT
20	1	RT
20	1	RT
20.1	1	RT
20.3	1	RT
21	1	RT
21.3	1	RT
21.6	1	RT
21.8	1	RT
22.4	1	RT
23	1	RT
23.4	1	RT
23.4	1	RT
23.5	1	RT
25.5	1	RT
25.6	1	RT
25.7	1	RT
25.8	1	RT
26.6	1	RT
27.1	1	RT
27.5	1	RT
27.7	1	RT
27.8	1	RT
28.4	1	RT
28.6	1	RT
28.7	1	RT
29.3	1	RT
30.7	1	RT
31.4	1	RT
32.3	1	RT
32.8	1	RT
33.2	1	RT
33.3	1	RT
33.6	1	RT
34	1	RT
34.4	1	RT
35.2	1	RT
35.3	1	RT
35.5	1	RT
37.5	1	RT
37.7	1	RT
37.9	1	RT
38.2	1	RT
38.5	1	RT
38.6	1	RT
40.4	1	RT
42.5	1	RT
42.5	1	RT
42.5	1	RT
43.1	1	RT
44.2	1	RT
44.3	1	RT
44.8	1	RT
45.1	1	RT
45.3	1	RT
45.5	1	RT
45.9	1	RT
46.4	1	RT
46.7	1	RT
47.2	1	RT
47.3	1	RT
47.6	1	RT
48.9	1	RT
49.6	1	RT
50.9	1	RT
50.9	1	RT
51.6	1	RT
52.1	1	RT
53.6	1	RT
55.9	1	RT
57.8	1	RT
59	1	RT
59.7	1	RT
60.5	1	RT
60.9	1	RT
63.5	1	RT
63.7	1	RT
63.9	1	RT
77.4	1	RT
26.95	0	RT
31.95	0	RT
33.95	0	RT
36.75	0	RT
37.45	0	RT
38.25	0	RT
38.95	0	RT
40	0	RT
40.45	0	RT
41.25	0	RT
42.65	0	RT
43.35	0	RT
43.95	0	RT
44.65	0	RT
45.35	0	RT
45.95	0	RT
46.65	0	RT
47.35	0	RT
48.15	0	RT
48.35	0	RT
48.65	0	RT
48.65	0	RT
48.95	0	RT
49.1	0	RT
49.25	0	RT
49.45	0	RT
49.7	0	RT
49.85	0	RT
50	0	RT
50.15	0	RT
50.3	0	RT
50.5	0	RT
50.75	0	RT
50.95	0	RT
51.05	0	RT
51.2	0	RT
51.45	0	RT
51.65	0	RT
51.95	0	RT
51.95	0	RT
52.2	0	RT
52.35	0	RT
52.5	0	RT
52.7	0	RT
52.9	0	RT
53.15	0	RT
53.15	0	RT
53.4	0	RT
53.7	0	RT
53.85	0	RT
54.05	0	RT
54.3	0	RT
54.45	0	RT
54.65	0	RT
54.65	0	RT
54.9	0	RT
54.9	0	RT
55.1	0	RT
55.25	0	RT
55.4	0	RT
55.6	0	RT
55.6	0	RT
55.8	0	RT
56	0	RT
56	0	RT
56.25	0	RT
56.25	0	RT
56.5	0	RT
56.5	0	RT
56.7	0	RT
56.9	0	RT
56.9	0	RT
57.1	0	RT
57.3	0	RT
57.3	0	RT
57.6	0	RT
57.6	0	RT
57.6	0	RT
57.9	0	RT
58.1	0	RT
58.1	0	RT
58.35	0	RT
58.35	0	RT
58.6	0	RT
58.6	0	RT
58.8	0	RT
58.95	0	RT
59.05	0	RT
59.2	0	RT
59.35	0	RT
59.55	0	RT
59.55	0	RT
59.8	0	RT
59.8	0	RT
60	0	RT
60.2	0	RT
60.4	0	RT
60.4	0	RT
60.7	0	RT
60.7	0	RT
60.7	0	RT
60.7	0	RT
61	0	RT
61	0	RT
61.2	0	RT
61.2	0	RT
61.4	0	RT
61.4	0	RT
61.6	0	RT
61.75	0	RT
61.9	0	RT
61.9	0	RT
62.15	0	RT
62.15	0	RT
62.15	0	RT
62.35	0	RT
62.55	0	RT
62.55	0	RT
62.55	0	RT
62.8	0	RT
62.8	0	RT
63	0	RT
63	0	RT
63.25	0	RT
63.25	0	RT
63.45	0	RT
63.55	0	RT
63.65	0	RT
63.75	0	RT
63.85	0	RT
63.95	0	RT
64.05	0	RT
64.2	0	RT
64.2	0	RT
64.35	0	RT
64.6	0	RT
64.6	0	RT
64.6	0	RT
64.85	0	RT
64.95	0	RT
65.05	0	RT
65.4	0	RT
65.4	0	RT
65.4	0	RT
65.4	0	RT
65.4	0	RT
65.4	0	RT
65.95	0	RT
65.95	0	RT
65.95	0	RT
65.95	0	RT
66.55	0	RT
66.85	0	RT
67.15	0	RT
67.45	0	RT
67.75	0	RT
68.05	0	RT
68.5	0	RT
68.5	0	RT
68.85	0	RT
69.35	0	RT
69.65	0	RT
69.85	0	RT
70.2	0	RT
70.65	0	RT
70.95	0	RT
71.15	0	RT
71.45	0	RT
71.65	0	RT
72.25	0	RT
72.45	0	RT
72.8	0	RT
72.8	0	RT
72.8	0	RT
73.25	0	RT
73.45	0	RT
73.7	0	RT
73.7	0	RT
74.05	0	RT
74.6	0	RT
74.6	0	RT
74.6	0	RT
74.6	0	RT
75.05	0	RT
75.25	0	RT
75.45	0	RT
75.75	0	RT
75.75	0	RT
76.1	0	RT
76.25	0	RT
76.5	0	RT
76.5	0	RT
76.85	0	RT
77.05	0	RT
77.25	0	RT
77.45	0	RT
77.65	0	RT
77.85	0	RT
78.45	0	RT
78.95	0	RT
79.35	0	RT
79.85	0	RT
80.35	0	RT
80.75	0	RT
81.25	0	RT
81.65	0	RT
82.15	0	RT
82.65	0	RT
83.05	0	RT
83.55	0	RT
84.35	0	RT
84.75	0	RT
85.15	0	RT
85.55	0	RT
85.95	0	RT
86.35	0	RT
86.75	0	RT
87.15	0	RT
87.55	0	RT
87.95	0	RT
88.35	0	RT
88.75	0	RT
89.15	0	RT
89.55	0	RT
90.95	0	RT
91.95	0	RT
92.95	0	RT
93.95	0	RT
94.95	0	RT
3.59	1	RT_goserelin
4.85	1	RT_goserelin
4.85	1	RT_goserelin
9.27	1	RT_goserelin
14	1	RT_goserelin
14.2	1	RT_goserelin
14.9	1	RT_goserelin
16.1	1	RT_goserelin
16.5	1	RT_goserelin
16.7	1	RT_goserelin
17.3	1	RT_goserelin
19.3	1	RT_goserelin
20.4	1	RT_goserelin
20.8	1	RT_goserelin
22.8	1	RT_goserelin
22.8	1	RT_goserelin
24.6	1	RT_goserelin
24.6	1	RT_goserelin
25.7	1	RT_goserelin
26	1	RT_goserelin
26.3	1	RT_goserelin
26.3	1	RT_goserelin
26.5	1	RT_goserelin
26.8	1	RT_goserelin
26.9	1	RT_goserelin
27	1	RT_goserelin
27.1	1	RT_goserelin
27.2	1	RT_goserelin
29.2	1	RT_goserelin
29.2	1	RT_goserelin
29.9	1	RT_goserelin
30.1	1	RT_goserelin
30.4	1	RT_goserelin
30.5	1	RT_goserelin
30.7	1	RT_goserelin
31	1	RT_goserelin
31.2	1	RT_goserelin
31.7	1	RT_goserelin
32.5	1	RT_goserelin
32.9	1	RT_goserelin
33.4	1	RT_goserelin
33.4	1	RT_goserelin
33.7	1	RT_goserelin
34.6	1	RT_goserelin
35.3	1	RT_goserelin
37.5	1	RT_goserelin
37.6	1	RT_goserelin
37.7	1	RT_goserelin
38.5	1	RT_goserelin
38.7	1	RT_goserelin
39.2	1	RT_goserelin
39.2	1	RT_goserelin
40.8	1	RT_goserelin
41.2	1	RT_goserelin
41.5	1	RT_goserelin
43.4	1	RT_goserelin
44	1	RT_goserelin
44.4	1	RT_goserelin
44.8	1	RT_goserelin
44.9	1	RT_goserelin
45.3	1	RT_goserelin
47	1	RT_goserelin
47.4	1	RT_goserelin
49	1	RT_goserelin
50.5	1	RT_goserelin
50.6	1	RT_goserelin
50.7	1	RT_goserelin
52.4	1	RT_goserelin
54.1	1	RT_goserelin
54.1	1	RT_goserelin
56.5	1	RT_goserelin
63.7	1	RT_goserelin
64.1	1	RT_goserelin
64.6	1	RT_goserelin
66	1	RT_goserelin
75.2	1	RT_goserelin
77.7	1	RT_goserelin
82.3	1	RT_goserelin
85	1	RT_goserelin
13.55	0	RT_goserelin
15.2	0	RT_goserelin
16.9	0	RT_goserelin
20.3	0	RT_goserelin
22.5	0	RT_goserelin
24.7	0	RT_goserelin
25.55	0	RT_goserelin
26.1	0	RT_goserelin
26.75	0	RT_goserelin
27.35	0	RT_goserelin
28.1	0	RT_goserelin
28.75	0	RT_goserelin
29.35	0	RT_goserelin
30.85	0	RT_goserelin
31.5	0	RT_goserelin
32.35	0	RT_goserelin
33.05	0	RT_goserelin
33.75	0	RT_goserelin
34.45	0	RT_goserelin
35.2	0	RT_goserelin
37.45	0	RT_goserelin
38.95	0	RT_goserelin
40.45	0	RT_goserelin
42.65	0	RT_goserelin
43.35	0	RT_goserelin
43.95	0	RT_goserelin
44.7	0	RT_goserelin
45.35	0	RT_goserelin
45.95	0	RT_goserelin
46.65	0	RT_goserelin
47.35	0	RT_goserelin
48.25	0	RT_goserelin
48.45	0	RT_goserelin
48.65	0	RT_goserelin
48.85	0	RT_goserelin
49.05	0	RT_goserelin
49.25	0	RT_goserelin
49.45	0	RT_goserelin
49.65	0	RT_goserelin
49.85	0	RT_goserelin
50.05	0	RT_goserelin
50.3	0	RT_goserelin
50.45	0	RT_goserelin
50.65	0	RT_goserelin
50.85	0	RT_goserelin
51.15	0	RT_goserelin
51.35	0	RT_goserelin
51.55	0	RT_goserelin
51.75	0	RT_goserelin
51.95	0	RT_goserelin
52.2	0	RT_goserelin
52.35	0	RT_goserelin
52.55	0	RT_goserelin
52.75	0	RT_goserelin
52.95	0	RT_goserelin
53.15	0	RT_goserelin
53.35	0	RT_goserelin
53.55	0	RT_goserelin
53.75	0	RT_goserelin
54.15	0	RT_goserelin
54.25	0	RT_goserelin
54.35	0	RT_goserelin
54.45	0	RT_goserelin
54.65	0	RT_goserelin
54.75	0	RT_goserelin
54.85	0	RT_goserelin
54.95	0	RT_goserelin
55.15	0	RT_goserelin
55.25	0	RT_goserelin
55.35	0	RT_goserelin
55.45	0	RT_goserelin
55.55	0	RT_goserelin
55.75	0	RT_goserelin
55.85	0	RT_goserelin
55.95	0	RT_goserelin
56.05	0	RT_goserelin
56.35	0	RT_goserelin
56.35	0	RT_goserelin
56.35	0	RT_goserelin
56.55	0	RT_goserelin
56.65	0	RT_goserelin
56.85	0	RT_goserelin
56.95	0	RT_goserelin
57.05	0	RT_goserelin
57.15	0	RT_goserelin
57.35	0	RT_goserelin
57.45	0	RT_goserelin
57.55	0	RT_goserelin
57.65	0	RT_goserelin
57.75	0	RT_goserelin
57.95	0	RT_goserelin
58.05	0	RT_goserelin
58.15	0	RT_goserelin
58.25	0	RT_goserelin
58.45	0	RT_goserelin
58.55	0	RT_goserelin
58.65	0	RT_goserelin
58.75	0	RT_goserelin
58.85	0	RT_goserelin
59.05	0	RT_goserelin
59.15	0	RT_goserelin
59.25	0	RT_goserelin
59.35	0	RT_goserelin
59.55	0	RT_goserelin
59.65	0	RT_goserelin
59.75	0	RT_goserelin
59.85	0	RT_goserelin
60.05	0	RT_goserelin
60.15	0	RT_goserelin
60.25	0	RT_goserelin
60.35	0	RT_goserelin
60.45	0	RT_goserelin
60.45	0	RT_goserelin
60.55	0	RT_goserelin
60.65	0	RT_goserelin
60.75	0	RT_goserelin
60.85	0	RT_goserelin
60.95	0	RT_goserelin
60.95	0	RT_goserelin
61.05	0	RT_goserelin
61.15	0	RT_goserelin
61.25	0	RT_goserelin
61.35	0	RT_goserelin
61.45	0	RT_goserelin
61.45	0	RT_goserelin
61.55	0	RT_goserelin
61.65	0	RT_goserelin
61.75	0	RT_goserelin
61.85	0	RT_goserelin
61.95	0	RT_goserelin
61.95	0	RT_goserelin
62.05	0	RT_goserelin
62.15	0	RT_goserelin
62.25	0	RT_goserelin
62.35	0	RT_goserelin
62.45	0	RT_goserelin
62.45	0	RT_goserelin
62.55	0	RT_goserelin
62.65	0	RT_goserelin
62.75	0	RT_goserelin
62.85	0	RT_goserelin
62.95	0	RT_goserelin
62.95	0	RT_goserelin
63.05	0	RT_goserelin
63.15	0	RT_goserelin
63.25	0	RT_goserelin
63.35	0	RT_goserelin
63.45	0	RT_goserelin
63.45	0	RT_goserelin
63.6	0	RT_goserelin
63.6	0	RT_goserelin
63.75	0	RT_goserelin
63.85	0	RT_goserelin
63.95	0	RT_goserelin
63.95	0	RT_goserelin
64.05	0	RT_goserelin
64.15	0	RT_goserelin
64.25	0	RT_goserelin
64.35	0	RT_goserelin
64.5	0	RT_goserelin
64.5	0	RT_goserelin
64.5	0	RT_goserelin
64.65	0	RT_goserelin
64.75	0	RT_goserelin
64.85	0	RT_goserelin
64.95	0	RT_goserelin
64.95	0	RT_goserelin
65.05	0	RT_goserelin
65.15	0	RT_goserelin
65.25	0	RT_goserelin
65.35	0	RT_goserelin
65.45	0	RT_goserelin
65.45	0	RT_goserelin
65.55	0	RT_goserelin
65.65	0	RT_goserelin
65.75	0	RT_goserelin
65.85	0	RT_goserelin
65.95	0	RT_goserelin
66.25	0	RT_goserelin
66.45	0	RT_goserelin
66.75	0	RT_goserelin
66.95	0	RT_goserelin
67.25	0	RT_goserelin
67.45	0	RT_goserelin
67.75	0	RT_goserelin
67.95	0	RT_goserelin
68.25	0	RT_goserelin
68.45	0	RT_goserelin
68.75	0	RT_goserelin
68.95	0	RT_goserelin
69.25	0	RT_goserelin
69.45	0	RT_goserelin
69.75	0	RT_goserelin
69.95	0	RT_goserelin
70.25	0	RT_goserelin
70.45	0	RT_goserelin
70.75	0	RT_goserelin
70.95	0	RT_goserelin
71.25	0	RT_goserelin
71.45	0	RT_goserelin
71.75	0	RT_goserelin
72.15	0	RT_goserelin
72.25	0	RT_goserelin
72.45	0	RT_goserelin
72.55	0	RT_goserelin
72.75	0	RT_goserelin
72.85	0	RT_goserelin
73.05	0	RT_goserelin
73.15	0	RT_goserelin
73.35	0	RT_goserelin
73.45	0	RT_goserelin
73.65	0	RT_goserelin
73.75	0	RT_goserelin
73.95	0	RT_goserelin
74.05	0	RT_goserelin
74.25	0	RT_goserelin
74.35	0	RT_goserelin
74.55	0	RT_goserelin
74.65	0	RT_goserelin
74.85	0	RT_goserelin
74.95	0	RT_goserelin
75.1	0	RT_goserelin
75.25	0	RT_goserelin
75.45	0	RT_goserelin
75.55	0	RT_goserelin
75.75	0	RT_goserelin
75.85	0	RT_goserelin
76.05	0	RT_goserelin
76.15	0	RT_goserelin
76.35	0	RT_goserelin
76.45	0	RT_goserelin
76.65	0	RT_goserelin
76.75	0	RT_goserelin
76.95	0	RT_goserelin
77.05	0	RT_goserelin
77.25	0	RT_goserelin
77.35	0	RT_goserelin
77.55	0	RT_goserelin
77.65	0	RT_goserelin
77.85	0	RT_goserelin
78.25	0	RT_goserelin
78.55	0	RT_goserelin
78.85	0	RT_goserelin
79.05	0	RT_goserelin
79.35	0	RT_goserelin
79.65	0	RT_goserelin
79.95	0	RT_goserelin
80.15	0	RT_goserelin
80.45	0	RT_goserelin
80.75	0	RT_goserelin
80.95	0	RT_goserelin
81.25	0	RT_goserelin
81.55	0	RT_goserelin
81.85	0	RT_goserelin
82.05	0	RT_goserelin
82.35	0	RT_goserelin
82.65	0	RT_goserelin
82.95	0	RT_goserelin
83.15	0	RT_goserelin
83.45	0	RT_goserelin
83.75	0	RT_goserelin
84.35	0	RT_goserelin
84.65	0	RT_goserelin
84.95	0	RT_goserelin
85.25	0	RT_goserelin
85.55	0	RT_goserelin
85.85	0	RT_goserelin
86.25	0	RT_goserelin
86.55	0	RT_goserelin
86.85	0	RT_goserelin
87.15	0	RT_goserelin
87.45	0	RT_goserelin
87.75	0	RT_goserelin
88.15	0	RT_goserelin
88.45	0	RT_goserelin
88.75	0	RT_goserelin
89.05	0	RT_goserelin
89.35	0	RT_goserelin
89.65	0	RT_goserelin
90.55	0	RT_goserelin
91.05	0	RT_goserelin
91.55	0	RT_goserelin
92.05	0	RT_goserelin
92.55	0	RT_goserelin
