## Supplementary data files for "Cancer patient survival can be accurately parameterized, revealing time-dependent therapeutic effects and doubling the precision of small trials": GIM_3.csv

Time	Event	Arm
0.0536	1	control
0.0536	1	control
0.414	1	control
0.999	1	control
1.31	1	control
1.9	1	control
2.06	1	control
2.13	1	control
2.5	1	control
2.6	1	control
2.7	1	control
2.71	1	control
2.8	1	control
2.83	1	control
2.93	1	control
3.33	1	control
4.04	1	control
4.31	1	control
4.47	1	control
4.63	1	control
4.69	1	control
5.08	1	control
6.03	1	control
6.25	1	control
6.67	1	control
6.74	1	control
6.79	1	control
7.4	1	control
8.08	1	control
0.2535	0	control
0.5065	0	control
0.756	0	control
1.505	0	control
3.495	0	control
4.495	0	control
5.075	0	control
5.155	0	control
5.235	0	control
5.305	0	control
5.385	0	control
5.465	0	control
5.535	0	control
5.615	0	control
5.695	0	control
5.765	0	control
5.845	0	control
5.925	0	control
6.035	0	control
6.075	0	control
6.115	0	control
6.155	0	control
6.195	0	control
6.235	0	control
6.265	0	control
6.305	0	control
6.345	0	control
6.385	0	control
6.425	0	control
6.465	0	control
6.495	0	control
6.535	0	control
6.575	0	control
6.615	0	control
6.655	0	control
6.695	0	control
6.735	0	control
6.765	0	control
6.805	0	control
6.845	0	control
6.885	0	control
6.925	0	control
6.965	0	control
7.035	0	control
7.075	0	control
7.105	0	control
7.145	0	control
7.175	0	control
7.215	0	control
7.245	0	control
7.285	0	control
7.325	0	control
7.355	0	control
7.395	0	control
7.425	0	control
7.465	0	control
7.495	0	control
7.535	0	control
7.575	0	control
7.605	0	control
7.645	0	control
7.675	0	control
7.715	0	control
7.745	0	control
7.785	0	control
7.825	0	control
7.855	0	control
7.895	0	control
7.925	0	control
7.965	0	control
8.035	0	control
8.065	0	control
8.095	0	control
8.125	0	control
8.155	0	control
8.195	0	control
8.225	0	control
8.255	0	control
8.285	0	control
8.315	0	control
8.355	0	control
8.385	0	control
8.415	0	control
8.445	0	control
8.475	0	control
8.515	0	control
8.545	0	control
8.575	0	control
8.605	0	control
8.635	0	control
8.675	0	control
8.705	0	control
8.735	0	control
8.765	0	control
8.795	0	control
8.835	0	control
8.865	0	control
8.895	0	control
8.925	0	control
8.96	0	control
8.96	0	control
8.96	0	control
8.96	0	control
8.96	0	control
0.0878	1	lhrha
0.486	1	lhrha
0.736	1	lhrha
0.757	1	lhrha
1.05	1	lhrha
1.08	1	lhrha
1.17	1	lhrha
1.18	1	lhrha
1.22	1	lhrha
1.26	1	lhrha
1.28	1	lhrha
1.28	1	lhrha
1.66	1	lhrha
1.75	1	lhrha
2.08	1	lhrha
2.67	1	lhrha
2.88	1	lhrha
2.95	1	lhrha
3.05	1	lhrha
3.29	1	lhrha
3.57	1	lhrha
4.04	1	lhrha
4.35	1	lhrha
4.45	1	lhrha
4.48	1	lhrha
4.56	1	lhrha
4.84	1	lhrha
5	1	lhrha
5.5	1	lhrha
5.53	1	lhrha
5.71	1	lhrha
5.77	1	lhrha
5.97	1	lhrha
5.98	1	lhrha
6.92	1	lhrha
7	1	lhrha
0.5025	0	lhrha
1.335	0	lhrha
1.665	0	lhrha
2.495	0	lhrha
3.495	0	lhrha
4.115	0	lhrha
4.225	0	lhrha
4.335	0	lhrha
4.445	0	lhrha
4.555	0	lhrha
4.665	0	lhrha
4.775	0	lhrha
4.885	0	lhrha
5.085	0	lhrha
5.165	0	lhrha
5.245	0	lhrha
5.335	0	lhrha
5.415	0	lhrha
5.495	0	lhrha
5.585	0	lhrha
5.665	0	lhrha
5.745	0	lhrha
5.835	0	lhrha
5.915	0	lhrha
6.025	0	lhrha
6.055	0	lhrha
6.085	0	lhrha
6.115	0	lhrha
6.145	0	lhrha
6.175	0	lhrha
6.205	0	lhrha
6.235	0	lhrha
6.265	0	lhrha
6.295	0	lhrha
6.325	0	lhrha
6.355	0	lhrha
6.385	0	lhrha
6.415	0	lhrha
6.445	0	lhrha
6.475	0	lhrha
6.495	0	lhrha
6.525	0	lhrha
6.555	0	lhrha
6.585	0	lhrha
6.615	0	lhrha
6.645	0	lhrha
6.675	0	lhrha
6.705	0	lhrha
6.735	0	lhrha
6.765	0	lhrha
6.795	0	lhrha
6.825	0	lhrha
6.855	0	lhrha
6.885	0	lhrha
6.915	0	lhrha
6.945	0	lhrha
6.975	0	lhrha
7.045	0	lhrha
7.095	0	lhrha
7.135	0	lhrha
7.185	0	lhrha
7.225	0	lhrha
7.275	0	lhrha
7.315	0	lhrha
7.365	0	lhrha
7.405	0	lhrha
7.455	0	lhrha
7.495	0	lhrha
7.545	0	lhrha
7.595	0	lhrha
7.635	0	lhrha
7.685	0	lhrha
7.725	0	lhrha
7.775	0	lhrha
7.815	0	lhrha
7.865	0	lhrha
7.905	0	lhrha
7.955	0	lhrha
8.035	0	lhrha
8.065	0	lhrha
8.105	0	lhrha
8.135	0	lhrha
8.175	0	lhrha
8.205	0	lhrha
8.235	0	lhrha
8.275	0	lhrha
8.305	0	lhrha
8.345	0	lhrha
8.375	0	lhrha
8.405	0	lhrha
8.445	0	lhrha
8.475	0	lhrha
8.515	0	lhrha
8.545	0	lhrha
8.575	0	lhrha
8.615	0	lhrha
8.645	0	lhrha
8.685	0	lhrha
8.715	0	lhrha
8.745	0	lhrha
8.785	0	lhrha
8.815	0	lhrha
8.855	0	lhrha
8.885	0	lhrha
8.92	0	lhrha
8.92	0	lhrha
8.92	0	lhrha
8.92	0	lhrha
8.92	0	lhrha
8.92	0	lhrha
8.92	0	lhrha
8.92	0	lhrha
