## Supplementary data files for "Cancer patient survival can be accurately parameterized, revealing time-dependent therapeutic effects and doubling the precision of small trials": HYPRO_2A.csv

Time	Event	Arm
4.35	1	Conventional_fractionation
11.2	1	Conventional_fractionation
14.2	1	Conventional_fractionation
15.7	1	Conventional_fractionation
17.1	1	Conventional_fractionation
18.4	1	Conventional_fractionation
25.2	1	Conventional_fractionation
25.6	1	Conventional_fractionation
26.6	1	Conventional_fractionation
26.7	1	Conventional_fractionation
27.2	1	Conventional_fractionation
28.5	1	Conventional_fractionation
28.7	1	Conventional_fractionation
29.4	1	Conventional_fractionation
29.8	1	Conventional_fractionation
31.2	1	Conventional_fractionation
31.5	1	Conventional_fractionation
31.7	1	Conventional_fractionation
31.8	1	Conventional_fractionation
33.1	1	Conventional_fractionation
33.2	1	Conventional_fractionation
33.7	1	Conventional_fractionation
33.8	1	Conventional_fractionation
34.5	1	Conventional_fractionation
34.7	1	Conventional_fractionation
34.9	1	Conventional_fractionation
35.8	1	Conventional_fractionation
39.1	1	Conventional_fractionation
39.8	1	Conventional_fractionation
40.5	1	Conventional_fractionation
41.3	1	Conventional_fractionation
43.9	1	Conventional_fractionation
45.9	1	Conventional_fractionation
46	1	Conventional_fractionation
46.8	1	Conventional_fractionation
47.7	1	Conventional_fractionation
47.8	1	Conventional_fractionation
47.9	1	Conventional_fractionation
48	1	Conventional_fractionation
2.385	0	Conventional_fractionation
4.84	0	Conventional_fractionation
7.085	0	Conventional_fractionation
9.585	0	Conventional_fractionation
13.95	0	Conventional_fractionation
15.95	0	Conventional_fractionation
17.95	0	Conventional_fractionation
19.95	0	Conventional_fractionation
21.95	0	Conventional_fractionation
25.45	0	Conventional_fractionation
26.95	0	Conventional_fractionation
28.45	0	Conventional_fractionation
29.95	0	Conventional_fractionation
31.45	0	Conventional_fractionation
32.95	0	Conventional_fractionation
34.45	0	Conventional_fractionation
36.35	0	Conventional_fractionation
36.65	0	Conventional_fractionation
36.95	0	Conventional_fractionation
37.25	0	Conventional_fractionation
37.55	0	Conventional_fractionation
37.85	0	Conventional_fractionation
38.25	0	Conventional_fractionation
38.55	0	Conventional_fractionation
38.85	0	Conventional_fractionation
39.15	0	Conventional_fractionation
39.45	0	Conventional_fractionation
39.75	0	Conventional_fractionation
40.15	0	Conventional_fractionation
40.45	0	Conventional_fractionation
40.75	0	Conventional_fractionation
41.05	0	Conventional_fractionation
41.35	0	Conventional_fractionation
41.65	0	Conventional_fractionation
41.95	0	Conventional_fractionation
42.35	0	Conventional_fractionation
42.65	0	Conventional_fractionation
42.95	0	Conventional_fractionation
43.25	0	Conventional_fractionation
43.55	0	Conventional_fractionation
43.85	0	Conventional_fractionation
44.25	0	Conventional_fractionation
44.55	0	Conventional_fractionation
44.85	0	Conventional_fractionation
45.15	0	Conventional_fractionation
45.45	0	Conventional_fractionation
45.75	0	Conventional_fractionation
46.15	0	Conventional_fractionation
46.45	0	Conventional_fractionation
46.75	0	Conventional_fractionation
47.05	0	Conventional_fractionation
47.35	0	Conventional_fractionation
47.65	0	Conventional_fractionation
48	0	Conventional_fractionation
48	0	Conventional_fractionation
48	0	Conventional_fractionation
48	0	Conventional_fractionation
48	0	Conventional_fractionation
48	0	Conventional_fractionation
48	0	Conventional_fractionation
48	0	Conventional_fractionation
48	0	Conventional_fractionation
48	0	Conventional_fractionation
48	0	Conventional_fractionation
48	0	Conventional_fractionation
48	0	Conventional_fractionation
48	0	Conventional_fractionation
48	0	Conventional_fractionation
48	0	Conventional_fractionation
48	0	Conventional_fractionation
48	0	Conventional_fractionation
48	0	Conventional_fractionation
48	0	Conventional_fractionation
48	0	Conventional_fractionation
48	0	Conventional_fractionation
48	0	Conventional_fractionation
48	0	Conventional_fractionation
48	0	Conventional_fractionation
48	0	Conventional_fractionation
48	0	Conventional_fractionation
48	0	Conventional_fractionation
48	0	Conventional_fractionation
48	0	Conventional_fractionation
48	0	Conventional_fractionation
48	0	Conventional_fractionation
48	0	Conventional_fractionation
48	0	Conventional_fractionation
48	0	Conventional_fractionation
48	0	Conventional_fractionation
48	0	Conventional_fractionation
48	0	Conventional_fractionation
48	0	Conventional_fractionation
48	0	Conventional_fractionation
48	0	Conventional_fractionation
48	0	Conventional_fractionation
48	0	Conventional_fractionation
48	0	Conventional_fractionation
48	0	Conventional_fractionation
48	0	Conventional_fractionation
48	0	Conventional_fractionation
48	0	Conventional_fractionation
48	0	Conventional_fractionation
48	0	Conventional_fractionation
48	0	Conventional_fractionation
48	0	Conventional_fractionation
48	0	Conventional_fractionation
48	0	Conventional_fractionation
48	0	Conventional_fractionation
48	0	Conventional_fractionation
48	0	Conventional_fractionation
48	0	Conventional_fractionation
48	0	Conventional_fractionation
48	0	Conventional_fractionation
48	0	Conventional_fractionation
48	0	Conventional_fractionation
48	0	Conventional_fractionation
48	0	Conventional_fractionation
48	0	Conventional_fractionation
48	0	Conventional_fractionation
48	0	Conventional_fractionation
48	0	Conventional_fractionation
48	0	Conventional_fractionation
48	0	Conventional_fractionation
48	0	Conventional_fractionation
48	0	Conventional_fractionation
48	0	Conventional_fractionation
48	0	Conventional_fractionation
48	0	Conventional_fractionation
48	0	Conventional_fractionation
48	0	Conventional_fractionation
48	0	Conventional_fractionation
48	0	Conventional_fractionation
48	0	Conventional_fractionation
48	0	Conventional_fractionation
48	0	Conventional_fractionation
48	0	Conventional_fractionation
48	0	Conventional_fractionation
48	0	Conventional_fractionation
48	0	Conventional_fractionation
48	0	Conventional_fractionation
48	0	Conventional_fractionation
48	0	Conventional_fractionation
48	0	Conventional_fractionation
48	0	Conventional_fractionation
48	0	Conventional_fractionation
48	0	Conventional_fractionation
48	0	Conventional_fractionation
48	0	Conventional_fractionation
48	0	Conventional_fractionation
48	0	Conventional_fractionation
48	0	Conventional_fractionation
48	0	Conventional_fractionation
48	0	Conventional_fractionation
48	0	Conventional_fractionation
48	0	Conventional_fractionation
48	0	Conventional_fractionation
48	0	Conventional_fractionation
48	0	Conventional_fractionation
48	0	Conventional_fractionation
48	0	Conventional_fractionation
48	0	Conventional_fractionation
48	0	Conventional_fractionation
48	0	Conventional_fractionation
48	0	Conventional_fractionation
48	0	Conventional_fractionation
48	0	Conventional_fractionation
48	0	Conventional_fractionation
48	0	Conventional_fractionation
48	0	Conventional_fractionation
48	0	Conventional_fractionation
48	0	Conventional_fractionation
48	0	Conventional_fractionation
48	0	Conventional_fractionation
48	0	Conventional_fractionation
48	0	Conventional_fractionation
48	0	Conventional_fractionation
48	0	Conventional_fractionation
48	0	Conventional_fractionation
48	0	Conventional_fractionation
48	0	Conventional_fractionation
48	0	Conventional_fractionation
48	0	Conventional_fractionation
48	0	Conventional_fractionation
48	0	Conventional_fractionation
48	0	Conventional_fractionation
48	0	Conventional_fractionation
48	0	Conventional_fractionation
48	0	Conventional_fractionation
48	0	Conventional_fractionation
48	0	Conventional_fractionation
48	0	Conventional_fractionation
48	0	Conventional_fractionation
48	0	Conventional_fractionation
48	0	Conventional_fractionation
48	0	Conventional_fractionation
48	0	Conventional_fractionation
48	0	Conventional_fractionation
48	0	Conventional_fractionation
48	0	Conventional_fractionation
48	0	Conventional_fractionation
48	0	Conventional_fractionation
48	0	Conventional_fractionation
48	0	Conventional_fractionation
48	0	Conventional_fractionation
48	0	Conventional_fractionation
48	0	Conventional_fractionation
48	0	Conventional_fractionation
48	0	Conventional_fractionation
48	0	Conventional_fractionation
48	0	Conventional_fractionation
48	0	Conventional_fractionation
48	0	Conventional_fractionation
48	0	Conventional_fractionation
48	0	Conventional_fractionation
48	0	Conventional_fractionation
48	0	Conventional_fractionation
48	0	Conventional_fractionation
48	0	Conventional_fractionation
48	0	Conventional_fractionation
48	0	Conventional_fractionation
48	0	Conventional_fractionation
48	0	Conventional_fractionation
48	0	Conventional_fractionation
48	0	Conventional_fractionation
48	0	Conventional_fractionation
48	0	Conventional_fractionation
48	0	Conventional_fractionation
48	0	Conventional_fractionation
48	0	Conventional_fractionation
48	0	Conventional_fractionation
48	0	Conventional_fractionation
48	0	Conventional_fractionation
48	0	Conventional_fractionation
48	0	Conventional_fractionation
48	0	Conventional_fractionation
48	0	Conventional_fractionation
48	0	Conventional_fractionation
48	0	Conventional_fractionation
48	0	Conventional_fractionation
48	0	Conventional_fractionation
48	0	Conventional_fractionation
48	0	Conventional_fractionation
48	0	Conventional_fractionation
48	0	Conventional_fractionation
48	0	Conventional_fractionation
48	0	Conventional_fractionation
48	0	Conventional_fractionation
48	0	Conventional_fractionation
48	0	Conventional_fractionation
48	0	Conventional_fractionation
48	0	Conventional_fractionation
48	0	Conventional_fractionation
48	0	Conventional_fractionation
48	0	Conventional_fractionation
48	0	Conventional_fractionation
48	0	Conventional_fractionation
48	0	Conventional_fractionation
48	0	Conventional_fractionation
48	0	Conventional_fractionation
48	0	Conventional_fractionation
48	0	Conventional_fractionation
48	0	Conventional_fractionation
48	0	Conventional_fractionation
48	0	Conventional_fractionation
48	0	Conventional_fractionation
48	0	Conventional_fractionation
48	0	Conventional_fractionation
48	0	Conventional_fractionation
48	0	Conventional_fractionation
48	0	Conventional_fractionation
48	0	Conventional_fractionation
48	0	Conventional_fractionation
48	0	Conventional_fractionation
48	0	Conventional_fractionation
48	0	Conventional_fractionation
48	0	Conventional_fractionation
48	0	Conventional_fractionation
48	0	Conventional_fractionation
48	0	Conventional_fractionation
48	0	Conventional_fractionation
48	0	Conventional_fractionation
48	0	Conventional_fractionation
48	0	Conventional_fractionation
48	0	Conventional_fractionation
48	0	Conventional_fractionation
48	0	Conventional_fractionation
48	0	Conventional_fractionation
48	0	Conventional_fractionation
48	0	Conventional_fractionation
48	0	Conventional_fractionation
48	0	Conventional_fractionation
48	0	Conventional_fractionation
48	0	Conventional_fractionation
48	0	Conventional_fractionation
48	0	Conventional_fractionation
48	0	Conventional_fractionation
48	0	Conventional_fractionation
48	0	Conventional_fractionation
48	0	Conventional_fractionation
48	0	Conventional_fractionation
48	0	Conventional_fractionation
48	0	Conventional_fractionation
48	0	Conventional_fractionation
48	0	Conventional_fractionation
48	0	Conventional_fractionation
48	0	Conventional_fractionation
48	0	Conventional_fractionation
48	0	Conventional_fractionation
48	0	Conventional_fractionation
48	0	Conventional_fractionation
48	0	Conventional_fractionation
48	0	Conventional_fractionation
48	0	Conventional_fractionation
48	0	Conventional_fractionation
48	0	Conventional_fractionation
48	0	Conventional_fractionation
48	0	Conventional_fractionation
48	0	Conventional_fractionation
48	0	Conventional_fractionation
48	0	Conventional_fractionation
48	0	Conventional_fractionation
48	0	Conventional_fractionation
48	0	Conventional_fractionation
48	0	Conventional_fractionation
48	0	Conventional_fractionation
48	0	Conventional_fractionation
48	0	Conventional_fractionation
48	0	Conventional_fractionation
48	0	Conventional_fractionation
48	0	Conventional_fractionation
48	0	Conventional_fractionation
48	0	Conventional_fractionation
48	0	Conventional_fractionation
48	0	Conventional_fractionation
48	0	Conventional_fractionation
48	0	Conventional_fractionation
48	0	Conventional_fractionation
48	0	Conventional_fractionation
48	0	Conventional_fractionation
48	0	Conventional_fractionation
48	0	Conventional_fractionation
48	0	Conventional_fractionation
48	0	Conventional_fractionation
48	0	Conventional_fractionation
48	0	Conventional_fractionation
48	0	Conventional_fractionation
48	0	Conventional_fractionation
48	0	Conventional_fractionation
48	0	Conventional_fractionation
48	0	Conventional_fractionation
48	0	Conventional_fractionation
48	0	Conventional_fractionation
48	0	Conventional_fractionation
48	0	Conventional_fractionation
48	0	Conventional_fractionation
48	0	Conventional_fractionation
48	0	Conventional_fractionation
48	0	Conventional_fractionation
0.874	1	Hypofractionation
3.67	1	Hypofractionation
7.56	1	Hypofractionation
9.12	1	Hypofractionation
9.26	1	Hypofractionation
9.48	1	Hypofractionation
10.8	1	Hypofractionation
11.3	1	Hypofractionation
12.1	1	Hypofractionation
12.3	1	Hypofractionation
13.9	1	Hypofractionation
14.4	1	Hypofractionation
15.4	1	Hypofractionation
19.8	1	Hypofractionation
19.9	1	Hypofractionation
20.7	1	Hypofractionation
24.1	1	Hypofractionation
26.3	1	Hypofractionation
26.6	1	Hypofractionation
27.1	1	Hypofractionation
29	1	Hypofractionation
31.5	1	Hypofractionation
32.4	1	Hypofractionation
32.5	1	Hypofractionation
32.8	1	Hypofractionation
33	1	Hypofractionation
33.3	1	Hypofractionation
33.4	1	Hypofractionation
34.4	1	Hypofractionation
34.6	1	Hypofractionation
36	1	Hypofractionation
36.3	1	Hypofractionation
36.4	1	Hypofractionation
37.7	1	Hypofractionation
40.1	1	Hypofractionation
40.5	1	Hypofractionation
41.5	1	Hypofractionation
44.3	1	Hypofractionation
44.7	1	Hypofractionation
45.6	1	Hypofractionation
45.8	1	Hypofractionation
46.6	1	Hypofractionation
47.8	1	Hypofractionation
0.399	0	Hypofractionation
0.7625	0	Hypofractionation
1.175	0	Hypofractionation
1.545	0	Hypofractionation
1.935	0	Hypofractionation
2.325	0	Hypofractionation
2.715	0	Hypofractionation
3.105	0	Hypofractionation
3.495	0	Hypofractionation
3.885	0	Hypofractionation
4.245	0	Hypofractionation
4.635	0	Hypofractionation
5.025	0	Hypofractionation
5.415	0	Hypofractionation
5.805	0	Hypofractionation
6.195	0	Hypofractionation
6.585	0	Hypofractionation
6.975	0	Hypofractionation
7.365	0	Hypofractionation
7.755	0	Hypofractionation
8.115	0	Hypofractionation
8.505	0	Hypofractionation
8.895	0	Hypofractionation
9.31	0	Hypofractionation
9.675	0	Hypofractionation
10.05	0	Hypofractionation
10.45	0	Hypofractionation
10.85	0	Hypofractionation
11.25	0	Hypofractionation
11.65	0	Hypofractionation
36.45	0	Hypofractionation
36.95	0	Hypofractionation
37.45	0	Hypofractionation
37.95	0	Hypofractionation
38.45	0	Hypofractionation
38.95	0	Hypofractionation
39.45	0	Hypofractionation
39.95	0	Hypofractionation
40.45	0	Hypofractionation
40.95	0	Hypofractionation
41.45	0	Hypofractionation
41.95	0	Hypofractionation
42.45	0	Hypofractionation
42.95	0	Hypofractionation
43.45	0	Hypofractionation
43.95	0	Hypofractionation
44.45	0	Hypofractionation
44.95	0	Hypofractionation
45.45	0	Hypofractionation
45.95	0	Hypofractionation
46.45	0	Hypofractionation
46.95	0	Hypofractionation
47.45	0	Hypofractionation
48	0	Hypofractionation
48	0	Hypofractionation
48	0	Hypofractionation
48	0	Hypofractionation
48	0	Hypofractionation
48	0	Hypofractionation
48	0	Hypofractionation
48	0	Hypofractionation
48	0	Hypofractionation
48	0	Hypofractionation
48	0	Hypofractionation
48	0	Hypofractionation
48	0	Hypofractionation
48	0	Hypofractionation
48	0	Hypofractionation
48	0	Hypofractionation
48	0	Hypofractionation
48	0	Hypofractionation
48	0	Hypofractionation
48	0	Hypofractionation
48	0	Hypofractionation
48	0	Hypofractionation
48	0	Hypofractionation
48	0	Hypofractionation
48	0	Hypofractionation
48	0	Hypofractionation
48	0	Hypofractionation
48	0	Hypofractionation
48	0	Hypofractionation
48	0	Hypofractionation
48	0	Hypofractionation
48	0	Hypofractionation
48	0	Hypofractionation
48	0	Hypofractionation
48	0	Hypofractionation
48	0	Hypofractionation
48	0	Hypofractionation
48	0	Hypofractionation
48	0	Hypofractionation
48	0	Hypofractionation
48	0	Hypofractionation
48	0	Hypofractionation
48	0	Hypofractionation
48	0	Hypofractionation
48	0	Hypofractionation
48	0	Hypofractionation
48	0	Hypofractionation
48	0	Hypofractionation
48	0	Hypofractionation
48	0	Hypofractionation
48	0	Hypofractionation
48	0	Hypofractionation
48	0	Hypofractionation
48	0	Hypofractionation
48	0	Hypofractionation
48	0	Hypofractionation
48	0	Hypofractionation
48	0	Hypofractionation
48	0	Hypofractionation
48	0	Hypofractionation
48	0	Hypofractionation
48	0	Hypofractionation
48	0	Hypofractionation
48	0	Hypofractionation
48	0	Hypofractionation
48	0	Hypofractionation
48	0	Hypofractionation
48	0	Hypofractionation
48	0	Hypofractionation
48	0	Hypofractionation
48	0	Hypofractionation
48	0	Hypofractionation
48	0	Hypofractionation
48	0	Hypofractionation
48	0	Hypofractionation
48	0	Hypofractionation
48	0	Hypofractionation
48	0	Hypofractionation
48	0	Hypofractionation
48	0	Hypofractionation
48	0	Hypofractionation
48	0	Hypofractionation
48	0	Hypofractionation
48	0	Hypofractionation
48	0	Hypofractionation
48	0	Hypofractionation
48	0	Hypofractionation
48	0	Hypofractionation
48	0	Hypofractionation
48	0	Hypofractionation
48	0	Hypofractionation
48	0	Hypofractionation
48	0	Hypofractionation
48	0	Hypofractionation
48	0	Hypofractionation
48	0	Hypofractionation
48	0	Hypofractionation
48	0	Hypofractionation
48	0	Hypofractionation
48	0	Hypofractionation
48	0	Hypofractionation
48	0	Hypofractionation
48	0	Hypofractionation
48	0	Hypofractionation
48	0	Hypofractionation
48	0	Hypofractionation
48	0	Hypofractionation
48	0	Hypofractionation
48	0	Hypofractionation
48	0	Hypofractionation
48	0	Hypofractionation
48	0	Hypofractionation
48	0	Hypofractionation
48	0	Hypofractionation
48	0	Hypofractionation
48	0	Hypofractionation
48	0	Hypofractionation
48	0	Hypofractionation
48	0	Hypofractionation
48	0	Hypofractionation
48	0	Hypofractionation
48	0	Hypofractionation
48	0	Hypofractionation
48	0	Hypofractionation
48	0	Hypofractionation
48	0	Hypofractionation
48	0	Hypofractionation
48	0	Hypofractionation
48	0	Hypofractionation
48	0	Hypofractionation
48	0	Hypofractionation
48	0	Hypofractionation
48	0	Hypofractionation
48	0	Hypofractionation
48	0	Hypofractionation
48	0	Hypofractionation
48	0	Hypofractionation
48	0	Hypofractionation
48	0	Hypofractionation
48	0	Hypofractionation
48	0	Hypofractionation
48	0	Hypofractionation
48	0	Hypofractionation
48	0	Hypofractionation
48	0	Hypofractionation
48	0	Hypofractionation
48	0	Hypofractionation
48	0	Hypofractionation
48	0	Hypofractionation
48	0	Hypofractionation
48	0	Hypofractionation
48	0	Hypofractionation
48	0	Hypofractionation
48	0	Hypofractionation
48	0	Hypofractionation
48	0	Hypofractionation
48	0	Hypofractionation
48	0	Hypofractionation
48	0	Hypofractionation
48	0	Hypofractionation
48	0	Hypofractionation
48	0	Hypofractionation
48	0	Hypofractionation
48	0	Hypofractionation
48	0	Hypofractionation
48	0	Hypofractionation
48	0	Hypofractionation
48	0	Hypofractionation
48	0	Hypofractionation
48	0	Hypofractionation
48	0	Hypofractionation
48	0	Hypofractionation
48	0	Hypofractionation
48	0	Hypofractionation
48	0	Hypofractionation
48	0	Hypofractionation
48	0	Hypofractionation
48	0	Hypofractionation
48	0	Hypofractionation
48	0	Hypofractionation
48	0	Hypofractionation
48	0	Hypofractionation
48	0	Hypofractionation
48	0	Hypofractionation
48	0	Hypofractionation
48	0	Hypofractionation
48	0	Hypofractionation
48	0	Hypofractionation
48	0	Hypofractionation
48	0	Hypofractionation
48	0	Hypofractionation
48	0	Hypofractionation
48	0	Hypofractionation
48	0	Hypofractionation
48	0	Hypofractionation
48	0	Hypofractionation
48	0	Hypofractionation
48	0	Hypofractionation
48	0	Hypofractionation
48	0	Hypofractionation
48	0	Hypofractionation
48	0	Hypofractionation
48	0	Hypofractionation
48	0	Hypofractionation
48	0	Hypofractionation
48	0	Hypofractionation
48	0	Hypofractionation
48	0	Hypofractionation
48	0	Hypofractionation
48	0	Hypofractionation
48	0	Hypofractionation
48	0	Hypofractionation
48	0	Hypofractionation
48	0	Hypofractionation
48	0	Hypofractionation
48	0	Hypofractionation
48	0	Hypofractionation
48	0	Hypofractionation
48	0	Hypofractionation
48	0	Hypofractionation
48	0	Hypofractionation
48	0	Hypofractionation
48	0	Hypofractionation
48	0	Hypofractionation
48	0	Hypofractionation
48	0	Hypofractionation
48	0	Hypofractionation
48	0	Hypofractionation
48	0	Hypofractionation
48	0	Hypofractionation
48	0	Hypofractionation
48	0	Hypofractionation
48	0	Hypofractionation
48	0	Hypofractionation
48	0	Hypofractionation
48	0	Hypofractionation
48	0	Hypofractionation
48	0	Hypofractionation
48	0	Hypofractionation
48	0	Hypofractionation
48	0	Hypofractionation
48	0	Hypofractionation
48	0	Hypofractionation
48	0	Hypofractionation
48	0	Hypofractionation
48	0	Hypofractionation
48	0	Hypofractionation
48	0	Hypofractionation
48	0	Hypofractionation
48	0	Hypofractionation
48	0	Hypofractionation
48	0	Hypofractionation
48	0	Hypofractionation
48	0	Hypofractionation
48	0	Hypofractionation
48	0	Hypofractionation
48	0	Hypofractionation
48	0	Hypofractionation
48	0	Hypofractionation
48	0	Hypofractionation
48	0	Hypofractionation
48	0	Hypofractionation
48	0	Hypofractionation
48	0	Hypofractionation
48	0	Hypofractionation
48	0	Hypofractionation
48	0	Hypofractionation
48	0	Hypofractionation
48	0	Hypofractionation
48	0	Hypofractionation
48	0	Hypofractionation
48	0	Hypofractionation
48	0	Hypofractionation
48	0	Hypofractionation
48	0	Hypofractionation
48	0	Hypofractionation
48	0	Hypofractionation
48	0	Hypofractionation
48	0	Hypofractionation
48	0	Hypofractionation
48	0	Hypofractionation
48	0	Hypofractionation
48	0	Hypofractionation
48	0	Hypofractionation
48	0	Hypofractionation
48	0	Hypofractionation
48	0	Hypofractionation
48	0	Hypofractionation
48	0	Hypofractionation
48	0	Hypofractionation
48	0	Hypofractionation
48	0	Hypofractionation
48	0	Hypofractionation
48	0	Hypofractionation
48	0	Hypofractionation
48	0	Hypofractionation
48	0	Hypofractionation
48	0	Hypofractionation
48	0	Hypofractionation
48	0	Hypofractionation
48	0	Hypofractionation
48	0	Hypofractionation
48	0	Hypofractionation
48	0	Hypofractionation
48	0	Hypofractionation
48	0	Hypofractionation
48	0	Hypofractionation
48	0	Hypofractionation
48	0	Hypofractionation
48	0	Hypofractionation
48	0	Hypofractionation
