## Supplementary data files for "Cancer patient survival can be accurately parameterized, revealing time-dependent therapeutic effects and doubling the precision of small trials": HYPRO_2B.csv

Time	Event	Arm
10.3	1	Conventional_fractionation
10.9	1	Conventional_fractionation
11.1	1	Conventional_fractionation
11.8	1	Conventional_fractionation
13.3	1	Conventional_fractionation
14.4	1	Conventional_fractionation
14.7	1	Conventional_fractionation
14.9	1	Conventional_fractionation
15.1	1	Conventional_fractionation
15.3	1	Conventional_fractionation
16.5	1	Conventional_fractionation
16.7	1	Conventional_fractionation
17	1	Conventional_fractionation
17.4	1	Conventional_fractionation
17.9	1	Conventional_fractionation
18.5	1	Conventional_fractionation
18.9	1	Conventional_fractionation
20.1	1	Conventional_fractionation
20.2	1	Conventional_fractionation
20.3	1	Conventional_fractionation
21	1	Conventional_fractionation
21.4	1	Conventional_fractionation
22.3	1	Conventional_fractionation
23.5	1	Conventional_fractionation
23.8	1	Conventional_fractionation
24.4	1	Conventional_fractionation
25	1	Conventional_fractionation
25.5	1	Conventional_fractionation
25.9	1	Conventional_fractionation
26.7	1	Conventional_fractionation
27.6	1	Conventional_fractionation
27.7	1	Conventional_fractionation
28	1	Conventional_fractionation
28.7	1	Conventional_fractionation
28.9	1	Conventional_fractionation
29	1	Conventional_fractionation
29.1	1	Conventional_fractionation
30	1	Conventional_fractionation
30.4	1	Conventional_fractionation
31.8	1	Conventional_fractionation
35	1	Conventional_fractionation
35.1	1	Conventional_fractionation
36.3	1	Conventional_fractionation
36.4	1	Conventional_fractionation
36.9	1	Conventional_fractionation
37.2	1	Conventional_fractionation
38.6	1	Conventional_fractionation
40.3	1	Conventional_fractionation
40.4	1	Conventional_fractionation
41.3	1	Conventional_fractionation
41.4	1	Conventional_fractionation
41.9	1	Conventional_fractionation
43.5	1	Conventional_fractionation
43.9	1	Conventional_fractionation
44.3	1	Conventional_fractionation
44.7	1	Conventional_fractionation
46	1	Conventional_fractionation
46.5	1	Conventional_fractionation
46.9	1	Conventional_fractionation
47.4	1	Conventional_fractionation
47.6	1	Conventional_fractionation
47.6	1	Conventional_fractionation
47.9	1	Conventional_fractionation
1.505	0	Conventional_fractionation
3.005	0	Conventional_fractionation
4.535	0	Conventional_fractionation
6.005	0	Conventional_fractionation
7.505	0	Conventional_fractionation
9.005	0	Conventional_fractionation
10.45	0	Conventional_fractionation
13.15	0	Conventional_fractionation
14.35	0	Conventional_fractionation
15.55	0	Conventional_fractionation
16.75	0	Conventional_fractionation
17.95	0	Conventional_fractionation
19.15	0	Conventional_fractionation
20.35	0	Conventional_fractionation
21.55	0	Conventional_fractionation
22.75	0	Conventional_fractionation
24.45	0	Conventional_fractionation
24.95	0	Conventional_fractionation
25.35	0	Conventional_fractionation
25.85	0	Conventional_fractionation
26.35	0	Conventional_fractionation
26.75	0	Conventional_fractionation
27.25	0	Conventional_fractionation
27.65	0	Conventional_fractionation
28.15	0	Conventional_fractionation
28.65	0	Conventional_fractionation
29.05	0	Conventional_fractionation
29.55	0	Conventional_fractionation
29.95	0	Conventional_fractionation
30.45	0	Conventional_fractionation
30.95	0	Conventional_fractionation
31.35	0	Conventional_fractionation
31.85	0	Conventional_fractionation
32.35	0	Conventional_fractionation
32.75	0	Conventional_fractionation
33.25	0	Conventional_fractionation
33.65	0	Conventional_fractionation
34.15	0	Conventional_fractionation
34.65	0	Conventional_fractionation
35.05	0	Conventional_fractionation
35.55	0	Conventional_fractionation
36.25	0	Conventional_fractionation
36.55	0	Conventional_fractionation
36.75	0	Conventional_fractionation
37.05	0	Conventional_fractionation
37.25	0	Conventional_fractionation
37.55	0	Conventional_fractionation
37.75	0	Conventional_fractionation
38.05	0	Conventional_fractionation
38.25	0	Conventional_fractionation
38.55	0	Conventional_fractionation
38.85	0	Conventional_fractionation
39.05	0	Conventional_fractionation
39.35	0	Conventional_fractionation
39.55	0	Conventional_fractionation
39.85	0	Conventional_fractionation
40.05	0	Conventional_fractionation
40.35	0	Conventional_fractionation
40.55	0	Conventional_fractionation
40.85	0	Conventional_fractionation
41.15	0	Conventional_fractionation
41.35	0	Conventional_fractionation
41.65	0	Conventional_fractionation
41.85	0	Conventional_fractionation
42.15	0	Conventional_fractionation
42.35	0	Conventional_fractionation
42.65	0	Conventional_fractionation
42.85	0	Conventional_fractionation
43.15	0	Conventional_fractionation
43.45	0	Conventional_fractionation
43.65	0	Conventional_fractionation
43.95	0	Conventional_fractionation
44.1	0	Conventional_fractionation
44.45	0	Conventional_fractionation
44.6	0	Conventional_fractionation
44.85	0	Conventional_fractionation
45.15	0	Conventional_fractionation
45.45	0	Conventional_fractionation
45.75	0	Conventional_fractionation
45.95	0	Conventional_fractionation
46.25	0	Conventional_fractionation
46.4	0	Conventional_fractionation
46.75	0	Conventional_fractionation
46.95	0	Conventional_fractionation
47.2	0	Conventional_fractionation
47.45	0	Conventional_fractionation
47.75	0	Conventional_fractionation
48	0	Conventional_fractionation
48	0	Conventional_fractionation
48	0	Conventional_fractionation
48	0	Conventional_fractionation
48	0	Conventional_fractionation
48	0	Conventional_fractionation
48	0	Conventional_fractionation
48	0	Conventional_fractionation
48	0	Conventional_fractionation
48	0	Conventional_fractionation
48	0	Conventional_fractionation
48	0	Conventional_fractionation
48	0	Conventional_fractionation
48	0	Conventional_fractionation
48	0	Conventional_fractionation
48	0	Conventional_fractionation
48	0	Conventional_fractionation
48	0	Conventional_fractionation
48	0	Conventional_fractionation
48	0	Conventional_fractionation
48	0	Conventional_fractionation
48	0	Conventional_fractionation
48	0	Conventional_fractionation
48	0	Conventional_fractionation
48	0	Conventional_fractionation
48	0	Conventional_fractionation
48	0	Conventional_fractionation
48	0	Conventional_fractionation
48	0	Conventional_fractionation
48	0	Conventional_fractionation
48	0	Conventional_fractionation
48	0	Conventional_fractionation
48	0	Conventional_fractionation
48	0	Conventional_fractionation
48	0	Conventional_fractionation
48	0	Conventional_fractionation
48	0	Conventional_fractionation
48	0	Conventional_fractionation
48	0	Conventional_fractionation
48	0	Conventional_fractionation
48	0	Conventional_fractionation
48	0	Conventional_fractionation
48	0	Conventional_fractionation
48	0	Conventional_fractionation
48	0	Conventional_fractionation
48	0	Conventional_fractionation
48	0	Conventional_fractionation
48	0	Conventional_fractionation
48	0	Conventional_fractionation
48	0	Conventional_fractionation
48	0	Conventional_fractionation
48	0	Conventional_fractionation
48	0	Conventional_fractionation
48	0	Conventional_fractionation
48	0	Conventional_fractionation
48	0	Conventional_fractionation
48	0	Conventional_fractionation
48	0	Conventional_fractionation
48	0	Conventional_fractionation
48	0	Conventional_fractionation
48	0	Conventional_fractionation
48	0	Conventional_fractionation
48	0	Conventional_fractionation
48	0	Conventional_fractionation
48	0	Conventional_fractionation
48	0	Conventional_fractionation
48	0	Conventional_fractionation
48	0	Conventional_fractionation
48	0	Conventional_fractionation
48	0	Conventional_fractionation
48	0	Conventional_fractionation
48	0	Conventional_fractionation
48	0	Conventional_fractionation
48	0	Conventional_fractionation
48	0	Conventional_fractionation
48	0	Conventional_fractionation
48	0	Conventional_fractionation
48	0	Conventional_fractionation
48	0	Conventional_fractionation
48	0	Conventional_fractionation
48	0	Conventional_fractionation
48	0	Conventional_fractionation
48	0	Conventional_fractionation
48	0	Conventional_fractionation
48	0	Conventional_fractionation
48	0	Conventional_fractionation
48	0	Conventional_fractionation
48	0	Conventional_fractionation
48	0	Conventional_fractionation
48	0	Conventional_fractionation
48	0	Conventional_fractionation
48	0	Conventional_fractionation
48	0	Conventional_fractionation
48	0	Conventional_fractionation
48	0	Conventional_fractionation
48	0	Conventional_fractionation
48	0	Conventional_fractionation
48	0	Conventional_fractionation
48	0	Conventional_fractionation
48	0	Conventional_fractionation
48	0	Conventional_fractionation
48	0	Conventional_fractionation
48	0	Conventional_fractionation
48	0	Conventional_fractionation
48	0	Conventional_fractionation
48	0	Conventional_fractionation
48	0	Conventional_fractionation
48	0	Conventional_fractionation
48	0	Conventional_fractionation
48	0	Conventional_fractionation
48	0	Conventional_fractionation
48	0	Conventional_fractionation
48	0	Conventional_fractionation
48	0	Conventional_fractionation
48	0	Conventional_fractionation
48	0	Conventional_fractionation
48	0	Conventional_fractionation
48	0	Conventional_fractionation
48	0	Conventional_fractionation
48	0	Conventional_fractionation
48	0	Conventional_fractionation
48	0	Conventional_fractionation
48	0	Conventional_fractionation
48	0	Conventional_fractionation
48	0	Conventional_fractionation
48	0	Conventional_fractionation
48	0	Conventional_fractionation
48	0	Conventional_fractionation
48	0	Conventional_fractionation
48	0	Conventional_fractionation
48	0	Conventional_fractionation
48	0	Conventional_fractionation
48	0	Conventional_fractionation
48	0	Conventional_fractionation
48	0	Conventional_fractionation
48	0	Conventional_fractionation
48	0	Conventional_fractionation
48	0	Conventional_fractionation
48	0	Conventional_fractionation
48	0	Conventional_fractionation
48	0	Conventional_fractionation
48	0	Conventional_fractionation
48	0	Conventional_fractionation
48	0	Conventional_fractionation
48	0	Conventional_fractionation
48	0	Conventional_fractionation
48	0	Conventional_fractionation
48	0	Conventional_fractionation
48	0	Conventional_fractionation
48	0	Conventional_fractionation
48	0	Conventional_fractionation
48	0	Conventional_fractionation
48	0	Conventional_fractionation
48	0	Conventional_fractionation
48	0	Conventional_fractionation
48	0	Conventional_fractionation
48	0	Conventional_fractionation
48	0	Conventional_fractionation
48	0	Conventional_fractionation
48	0	Conventional_fractionation
48	0	Conventional_fractionation
48	0	Conventional_fractionation
48	0	Conventional_fractionation
48	0	Conventional_fractionation
48	0	Conventional_fractionation
48	0	Conventional_fractionation
48	0	Conventional_fractionation
48	0	Conventional_fractionation
48	0	Conventional_fractionation
48	0	Conventional_fractionation
48	0	Conventional_fractionation
48	0	Conventional_fractionation
48	0	Conventional_fractionation
48	0	Conventional_fractionation
48	0	Conventional_fractionation
48	0	Conventional_fractionation
48	0	Conventional_fractionation
48	0	Conventional_fractionation
48	0	Conventional_fractionation
48	0	Conventional_fractionation
48	0	Conventional_fractionation
48	0	Conventional_fractionation
48	0	Conventional_fractionation
48	0	Conventional_fractionation
48	0	Conventional_fractionation
48	0	Conventional_fractionation
48	0	Conventional_fractionation
48	0	Conventional_fractionation
48	0	Conventional_fractionation
48	0	Conventional_fractionation
48	0	Conventional_fractionation
48	0	Conventional_fractionation
48	0	Conventional_fractionation
48	0	Conventional_fractionation
48	0	Conventional_fractionation
48	0	Conventional_fractionation
48	0	Conventional_fractionation
48	0	Conventional_fractionation
48	0	Conventional_fractionation
48	0	Conventional_fractionation
48	0	Conventional_fractionation
48	0	Conventional_fractionation
48	0	Conventional_fractionation
48	0	Conventional_fractionation
48	0	Conventional_fractionation
48	0	Conventional_fractionation
48	0	Conventional_fractionation
48	0	Conventional_fractionation
48	0	Conventional_fractionation
48	0	Conventional_fractionation
48	0	Conventional_fractionation
48	0	Conventional_fractionation
48	0	Conventional_fractionation
48	0	Conventional_fractionation
48	0	Conventional_fractionation
48	0	Conventional_fractionation
48	0	Conventional_fractionation
48	0	Conventional_fractionation
48	0	Conventional_fractionation
48	0	Conventional_fractionation
48	0	Conventional_fractionation
48	0	Conventional_fractionation
48	0	Conventional_fractionation
48	0	Conventional_fractionation
48	0	Conventional_fractionation
48	0	Conventional_fractionation
48	0	Conventional_fractionation
48	0	Conventional_fractionation
48	0	Conventional_fractionation
48	0	Conventional_fractionation
48	0	Conventional_fractionation
48	0	Conventional_fractionation
48	0	Conventional_fractionation
48	0	Conventional_fractionation
48	0	Conventional_fractionation
48	0	Conventional_fractionation
48	0	Conventional_fractionation
48	0	Conventional_fractionation
48	0	Conventional_fractionation
48	0	Conventional_fractionation
48	0	Conventional_fractionation
48	0	Conventional_fractionation
48	0	Conventional_fractionation
48	0	Conventional_fractionation
48	0	Conventional_fractionation
48	0	Conventional_fractionation
48	0	Conventional_fractionation
3.43	1	Hypofractionation
5.76	1	Hypofractionation
6.89	1	Hypofractionation
7.95	1	Hypofractionation
8.08	1	Hypofractionation
8.53	1	Hypofractionation
8.74	1	Hypofractionation
10.2	1	Hypofractionation
10.8	1	Hypofractionation
11.7	1	Hypofractionation
12	1	Hypofractionation
12.1	1	Hypofractionation
12.7	1	Hypofractionation
13.1	1	Hypofractionation
13.8	1	Hypofractionation
14.5	1	Hypofractionation
14.8	1	Hypofractionation
15.1	1	Hypofractionation
15.2	1	Hypofractionation
15.5	1	Hypofractionation
15.6	1	Hypofractionation
15.7	1	Hypofractionation
16.2	1	Hypofractionation
18.1	1	Hypofractionation
18.7	1	Hypofractionation
18.9	1	Hypofractionation
19.5	1	Hypofractionation
19.8	1	Hypofractionation
19.9	1	Hypofractionation
20	1	Hypofractionation
20.4	1	Hypofractionation
21.1	1	Hypofractionation
21.9	1	Hypofractionation
22.4	1	Hypofractionation
24	1	Hypofractionation
24.6	1	Hypofractionation
24.6	1	Hypofractionation
26.6	1	Hypofractionation
27	1	Hypofractionation
27.5	1	Hypofractionation
29	1	Hypofractionation
29.6	1	Hypofractionation
30.2	1	Hypofractionation
30.6	1	Hypofractionation
31	1	Hypofractionation
32.3	1	Hypofractionation
33.8	1	Hypofractionation
34	1	Hypofractionation
34.6	1	Hypofractionation
36	1	Hypofractionation
38.2	1	Hypofractionation
38.3	1	Hypofractionation
38.4	1	Hypofractionation
40.1	1	Hypofractionation
41.4	1	Hypofractionation
42.1	1	Hypofractionation
42.7	1	Hypofractionation
44.7	1	Hypofractionation
44.8	1	Hypofractionation
44.9	1	Hypofractionation
45.7	1	Hypofractionation
0.871	0	Hypofractionation
1.715	0	Hypofractionation
2.585	0	Hypofractionation
3.415	0	Hypofractionation
4.295	0	Hypofractionation
5.135	0	Hypofractionation
6.005	0	Hypofractionation
6.87	0	Hypofractionation
7.715	0	Hypofractionation
8.585	0	Hypofractionation
9.425	0	Hypofractionation
10.25	0	Hypofractionation
11.15	0	Hypofractionation
13.05	0	Hypofractionation
14.15	0	Hypofractionation
15.25	0	Hypofractionation
16.35	0	Hypofractionation
17.45	0	Hypofractionation
18.55	0	Hypofractionation
19.65	0	Hypofractionation
20.75	0	Hypofractionation
21.85	0	Hypofractionation
22.95	0	Hypofractionation
24.45	0	Hypofractionation
24.85	0	Hypofractionation
25.35	0	Hypofractionation
25.75	0	Hypofractionation
26.25	0	Hypofractionation
26.65	0	Hypofractionation
27.15	0	Hypofractionation
27.55	0	Hypofractionation
27.95	0	Hypofractionation
28.45	0	Hypofractionation
28.85	0	Hypofractionation
29.35	0	Hypofractionation
29.75	0	Hypofractionation
30.25	0	Hypofractionation
30.65	0	Hypofractionation
31.15	0	Hypofractionation
31.55	0	Hypofractionation
31.95	0	Hypofractionation
32.45	0	Hypofractionation
32.85	0	Hypofractionation
33.35	0	Hypofractionation
33.75	0	Hypofractionation
34.25	0	Hypofractionation
34.65	0	Hypofractionation
35.15	0	Hypofractionation
35.55	0	Hypofractionation
36.25	0	Hypofractionation
36.55	0	Hypofractionation
36.85	0	Hypofractionation
37.05	0	Hypofractionation
37.35	0	Hypofractionation
37.65	0	Hypofractionation
37.95	0	Hypofractionation
38.15	0	Hypofractionation
38.45	0	Hypofractionation
38.75	0	Hypofractionation
38.95	0	Hypofractionation
39.25	0	Hypofractionation
39.55	0	Hypofractionation
39.85	0	Hypofractionation
40.05	0	Hypofractionation
40.35	0	Hypofractionation
40.65	0	Hypofractionation
40.95	0	Hypofractionation
41.15	0	Hypofractionation
41.45	0	Hypofractionation
41.75	0	Hypofractionation
41.95	0	Hypofractionation
42.25	0	Hypofractionation
42.55	0	Hypofractionation
42.85	0	Hypofractionation
43.05	0	Hypofractionation
43.35	0	Hypofractionation
43.65	0	Hypofractionation
43.95	0	Hypofractionation
44.15	0	Hypofractionation
44.45	0	Hypofractionation
44.75	0	Hypofractionation
44.95	0	Hypofractionation
45.25	0	Hypofractionation
45.55	0	Hypofractionation
45.85	0	Hypofractionation
46.05	0	Hypofractionation
46.35	0	Hypofractionation
46.65	0	Hypofractionation
46.9	0	Hypofractionation
47.15	0	Hypofractionation
47.45	0	Hypofractionation
47.75	0	Hypofractionation
48	0	Hypofractionation
48	0	Hypofractionation
48	0	Hypofractionation
48	0	Hypofractionation
48	0	Hypofractionation
48	0	Hypofractionation
48	0	Hypofractionation
48	0	Hypofractionation
48	0	Hypofractionation
48	0	Hypofractionation
48	0	Hypofractionation
48	0	Hypofractionation
48	0	Hypofractionation
48	0	Hypofractionation
48	0	Hypofractionation
48	0	Hypofractionation
48	0	Hypofractionation
48	0	Hypofractionation
48	0	Hypofractionation
48	0	Hypofractionation
48	0	Hypofractionation
48	0	Hypofractionation
48	0	Hypofractionation
48	0	Hypofractionation
48	0	Hypofractionation
48	0	Hypofractionation
48	0	Hypofractionation
48	0	Hypofractionation
48	0	Hypofractionation
48	0	Hypofractionation
48	0	Hypofractionation
48	0	Hypofractionation
48	0	Hypofractionation
48	0	Hypofractionation
48	0	Hypofractionation
48	0	Hypofractionation
48	0	Hypofractionation
48	0	Hypofractionation
48	0	Hypofractionation
48	0	Hypofractionation
48	0	Hypofractionation
48	0	Hypofractionation
48	0	Hypofractionation
48	0	Hypofractionation
48	0	Hypofractionation
48	0	Hypofractionation
48	0	Hypofractionation
48	0	Hypofractionation
48	0	Hypofractionation
48	0	Hypofractionation
48	0	Hypofractionation
48	0	Hypofractionation
48	0	Hypofractionation
48	0	Hypofractionation
48	0	Hypofractionation
48	0	Hypofractionation
48	0	Hypofractionation
48	0	Hypofractionation
48	0	Hypofractionation
48	0	Hypofractionation
48	0	Hypofractionation
48	0	Hypofractionation
48	0	Hypofractionation
48	0	Hypofractionation
48	0	Hypofractionation
48	0	Hypofractionation
48	0	Hypofractionation
48	0	Hypofractionation
48	0	Hypofractionation
48	0	Hypofractionation
48	0	Hypofractionation
48	0	Hypofractionation
48	0	Hypofractionation
48	0	Hypofractionation
48	0	Hypofractionation
48	0	Hypofractionation
48	0	Hypofractionation
48	0	Hypofractionation
48	0	Hypofractionation
48	0	Hypofractionation
48	0	Hypofractionation
48	0	Hypofractionation
48	0	Hypofractionation
48	0	Hypofractionation
48	0	Hypofractionation
48	0	Hypofractionation
48	0	Hypofractionation
48	0	Hypofractionation
48	0	Hypofractionation
48	0	Hypofractionation
48	0	Hypofractionation
48	0	Hypofractionation
48	0	Hypofractionation
48	0	Hypofractionation
48	0	Hypofractionation
48	0	Hypofractionation
48	0	Hypofractionation
48	0	Hypofractionation
48	0	Hypofractionation
48	0	Hypofractionation
48	0	Hypofractionation
48	0	Hypofractionation
48	0	Hypofractionation
48	0	Hypofractionation
48	0	Hypofractionation
48	0	Hypofractionation
48	0	Hypofractionation
48	0	Hypofractionation
48	0	Hypofractionation
48	0	Hypofractionation
48	0	Hypofractionation
48	0	Hypofractionation
48	0	Hypofractionation
48	0	Hypofractionation
48	0	Hypofractionation
48	0	Hypofractionation
48	0	Hypofractionation
48	0	Hypofractionation
48	0	Hypofractionation
48	0	Hypofractionation
48	0	Hypofractionation
48	0	Hypofractionation
48	0	Hypofractionation
48	0	Hypofractionation
48	0	Hypofractionation
48	0	Hypofractionation
48	0	Hypofractionation
48	0	Hypofractionation
48	0	Hypofractionation
48	0	Hypofractionation
48	0	Hypofractionation
48	0	Hypofractionation
48	0	Hypofractionation
48	0	Hypofractionation
48	0	Hypofractionation
48	0	Hypofractionation
48	0	Hypofractionation
48	0	Hypofractionation
48	0	Hypofractionation
48	0	Hypofractionation
48	0	Hypofractionation
48	0	Hypofractionation
48	0	Hypofractionation
48	0	Hypofractionation
48	0	Hypofractionation
48	0	Hypofractionation
48	0	Hypofractionation
48	0	Hypofractionation
48	0	Hypofractionation
48	0	Hypofractionation
48	0	Hypofractionation
48	0	Hypofractionation
48	0	Hypofractionation
48	0	Hypofractionation
48	0	Hypofractionation
48	0	Hypofractionation
48	0	Hypofractionation
48	0	Hypofractionation
48	0	Hypofractionation
48	0	Hypofractionation
48	0	Hypofractionation
48	0	Hypofractionation
48	0	Hypofractionation
48	0	Hypofractionation
48	0	Hypofractionation
48	0	Hypofractionation
48	0	Hypofractionation
48	0	Hypofractionation
48	0	Hypofractionation
48	0	Hypofractionation
48	0	Hypofractionation
48	0	Hypofractionation
48	0	Hypofractionation
48	0	Hypofractionation
48	0	Hypofractionation
48	0	Hypofractionation
48	0	Hypofractionation
48	0	Hypofractionation
48	0	Hypofractionation
48	0	Hypofractionation
48	0	Hypofractionation
48	0	Hypofractionation
48	0	Hypofractionation
48	0	Hypofractionation
48	0	Hypofractionation
48	0	Hypofractionation
48	0	Hypofractionation
48	0	Hypofractionation
48	0	Hypofractionation
48	0	Hypofractionation
48	0	Hypofractionation
48	0	Hypofractionation
48	0	Hypofractionation
48	0	Hypofractionation
48	0	Hypofractionation
48	0	Hypofractionation
48	0	Hypofractionation
48	0	Hypofractionation
48	0	Hypofractionation
48	0	Hypofractionation
48	0	Hypofractionation
48	0	Hypofractionation
48	0	Hypofractionation
48	0	Hypofractionation
48	0	Hypofractionation
48	0	Hypofractionation
48	0	Hypofractionation
48	0	Hypofractionation
48	0	Hypofractionation
48	0	Hypofractionation
48	0	Hypofractionation
48	0	Hypofractionation
48	0	Hypofractionation
48	0	Hypofractionation
48	0	Hypofractionation
48	0	Hypofractionation
48	0	Hypofractionation
48	0	Hypofractionation
48	0	Hypofractionation
48	0	Hypofractionation
48	0	Hypofractionation
48	0	Hypofractionation
48	0	Hypofractionation
48	0	Hypofractionation
48	0	Hypofractionation
48	0	Hypofractionation
48	0	Hypofractionation
48	0	Hypofractionation
48	0	Hypofractionation
48	0	Hypofractionation
48	0	Hypofractionation
48	0	Hypofractionation
48	0	Hypofractionation
48	0	Hypofractionation
48	0	Hypofractionation
48	0	Hypofractionation
48	0	Hypofractionation
48	0	Hypofractionation
48	0	Hypofractionation
48	0	Hypofractionation
48	0	Hypofractionation
48	0	Hypofractionation
48	0	Hypofractionation
48	0	Hypofractionation
48	0	Hypofractionation
48	0	Hypofractionation
48	0	Hypofractionation
48	0	Hypofractionation
48	0	Hypofractionation
48	0	Hypofractionation
48	0	Hypofractionation
48	0	Hypofractionation
48	0	Hypofractionation
48	0	Hypofractionation
