## Supplementary data files for "Cancer patient survival can be accurately parameterized, revealing time-dependent therapeutic effects and doubling the precision of small trials": IBCSG2200_2A.csv

Time	Event	Arm
0.168	1	No_CM
0.226	1	No_CM
0.252	1	No_CM
0.289	1	No_CM
0.304	1	No_CM
0.322	1	No_CM
0.349	1	No_CM
0.349	1	No_CM
0.365	1	No_CM
0.386	1	No_CM
0.403	1	No_CM
0.421	1	No_CM
0.442	1	No_CM
0.476	1	No_CM
0.512	1	No_CM
0.525	1	No_CM
0.56	1	No_CM
0.56	1	No_CM
0.571	1	No_CM
0.587	1	No_CM
0.604	1	No_CM
0.616	1	No_CM
0.637	1	No_CM
0.644	1	No_CM
0.661	1	No_CM
0.673	1	No_CM
0.687	1	No_CM
0.7	1	No_CM
0.721	1	No_CM
0.762	1	No_CM
0.801	1	No_CM
0.824	1	No_CM
0.861	1	No_CM
0.878	1	No_CM
0.895	1	No_CM
0.902	1	No_CM
0.926	1	No_CM
0.945	1	No_CM
0.974	1	No_CM
1	1	No_CM
1.02	1	No_CM
1.06	1	No_CM
1.09	1	No_CM
1.11	1	No_CM
1.15	1	No_CM
1.18	1	No_CM
1.21	1	No_CM
1.24	1	No_CM
1.27	1	No_CM
1.3	1	No_CM
1.31	1	No_CM
1.33	1	No_CM
1.35	1	No_CM
1.36	1	No_CM
1.37	1	No_CM
1.38	1	No_CM
1.39	1	No_CM
1.4	1	No_CM
1.42	1	No_CM
1.45	1	No_CM
1.46	1	No_CM
1.47	1	No_CM
1.48	1	No_CM
1.48	1	No_CM
1.5	1	No_CM
1.51	1	No_CM
1.52	1	No_CM
1.53	1	No_CM
1.54	1	No_CM
1.58	1	No_CM
1.6	1	No_CM
1.62	1	No_CM
1.64	1	No_CM
1.65	1	No_CM
1.66	1	No_CM
1.68	1	No_CM
1.73	1	No_CM
1.77	1	No_CM
1.8	1	No_CM
1.87	1	No_CM
1.91	1	No_CM
1.94	1	No_CM
1.97	1	No_CM
1.98	1	No_CM
2.01	1	No_CM
2.08	1	No_CM
2.12	1	No_CM
2.15	1	No_CM
2.18	1	No_CM
2.21	1	No_CM
2.22	1	No_CM
2.31	1	No_CM
2.34	1	No_CM
2.47	1	No_CM
2.51	1	No_CM
2.54	1	No_CM
2.58	1	No_CM
2.6	1	No_CM
2.61	1	No_CM
2.63	1	No_CM
2.71	1	No_CM
2.75	1	No_CM
2.79	1	No_CM
2.85	1	No_CM
2.87	1	No_CM
3.12	1	No_CM
3.19	1	No_CM
3.24	1	No_CM
3.24	1	No_CM
3.27	1	No_CM
3.4	1	No_CM
3.79	1	No_CM
3.82	1	No_CM
3.85	1	No_CM
3.96	1	No_CM
4.05	1	No_CM
4.1	1	No_CM
4.17	1	No_CM
4.22	1	No_CM
4.39	1	No_CM
4.49	1	No_CM
4.58	1	No_CM
4.63	1	No_CM
4.74	1	No_CM
4.81	1	No_CM
4.86	1	No_CM
5.18	1	No_CM
5.77	1	No_CM
5.86	1	No_CM
5.9	1	No_CM
6.06	1	No_CM
6.15	1	No_CM
6.35	1	No_CM
6.43	1	No_CM
6.47	1	No_CM
6.75	1	No_CM
7.22	1	No_CM
7.27	1	No_CM
7.57	1	No_CM
7.61	1	No_CM
7.9	1	No_CM
0.1006	0	No_CM
0.1975	0	No_CM
0.2965	0	No_CM
0.3995	0	No_CM
0.5055	0	No_CM
0.5955	0	No_CM
0.6965	0	No_CM
0.7975	0	No_CM
0.8985	0	No_CM
1.05	0	No_CM
1.12	0	No_CM
1.175	0	No_CM
1.235	0	No_CM
1.295	0	No_CM
1.355	0	No_CM
1.415	0	No_CM
1.475	0	No_CM
1.525	0	No_CM
1.585	0	No_CM
1.645	0	No_CM
1.705	0	No_CM
1.765	0	No_CM
1.82	0	No_CM
1.885	0	No_CM
1.945	0	No_CM
2.025	0	No_CM
2.055	0	No_CM
2.085	0	No_CM
2.115	0	No_CM
2.145	0	No_CM
2.175	0	No_CM
2.2	0	No_CM
2.235	0	No_CM
2.255	0	No_CM
2.295	0	No_CM
2.325	0	No_CM
2.355	0	No_CM
2.385	0	No_CM
2.415	0	No_CM
2.445	0	No_CM
2.48	0	No_CM
2.495	0	No_CM
2.525	0	No_CM
2.55	0	No_CM
2.585	0	No_CM
2.615	0	No_CM
2.645	0	No_CM
2.675	0	No_CM
2.705	0	No_CM
2.735	0	No_CM
2.765	0	No_CM
2.795	0	No_CM
2.825	0	No_CM
2.855	0	No_CM
2.885	0	No_CM
2.91	0	No_CM
2.945	0	No_CM
2.975	0	No_CM
3.025	0	No_CM
3.055	0	No_CM
3.085	0	No_CM
3.115	0	No_CM
3.135	0	No_CM
3.165	0	No_CM
3.195	0	No_CM
3.225	0	No_CM
3.245	0	No_CM
3.275	0	No_CM
3.305	0	No_CM
3.335	0	No_CM
3.365	0	No_CM
3.385	0	No_CM
3.42	0	No_CM
3.445	0	No_CM
3.475	0	No_CM
3.495	0	No_CM
3.525	0	No_CM
3.555	0	No_CM
3.585	0	No_CM
3.615	0	No_CM
3.635	0	No_CM
3.665	0	No_CM
3.695	0	No_CM
3.725	0	No_CM
3.745	0	No_CM
3.775	0	No_CM
3.805	0	No_CM
3.84	0	No_CM
3.865	0	No_CM
3.89	0	No_CM
3.92	0	No_CM
3.945	0	No_CM
3.975	0	No_CM
4.025	0	No_CM
4.04	0	No_CM
4.07	0	No_CM
4.09	0	No_CM
4.11	0	No_CM
4.135	0	No_CM
4.165	0	No_CM
4.185	0	No_CM
4.205	0	No_CM
4.235	0	No_CM
4.255	0	No_CM
4.275	0	No_CM
4.3	0	No_CM
4.325	0	No_CM
4.345	0	No_CM
4.375	0	No_CM
4.395	0	No_CM
4.415	0	No_CM
4.44	0	No_CM
4.465	0	No_CM
4.485	0	No_CM
4.505	0	No_CM
4.535	0	No_CM
4.555	0	No_CM
4.575	0	No_CM
4.605	0	No_CM
4.625	0	No_CM
4.645	0	No_CM
4.68	0	No_CM
4.695	0	No_CM
4.715	0	No_CM
4.745	0	No_CM
4.77	0	No_CM
4.785	0	No_CM
4.83	0	No_CM
4.83	0	No_CM
4.855	0	No_CM
4.895	0	No_CM
4.895	0	No_CM
4.925	0	No_CM
4.955	0	No_CM
4.975	0	No_CM
5.005	0	No_CM
5.045	0	No_CM
5.075	0	No_CM
5.1	0	No_CM
5.13	0	No_CM
5.15	0	No_CM
5.175	0	No_CM
5.195	0	No_CM
5.225	0	No_CM
5.245	0	No_CM
5.275	0	No_CM
5.295	0	No_CM
5.325	0	No_CM
5.345	0	No_CM
5.375	0	No_CM
5.405	0	No_CM
5.425	0	No_CM
5.455	0	No_CM
5.475	0	No_CM
5.505	0	No_CM
5.525	0	No_CM
5.555	0	No_CM
5.575	0	No_CM
5.605	0	No_CM
5.625	0	No_CM
5.655	0	No_CM
5.675	0	No_CM
5.705	0	No_CM
5.735	0	No_CM
5.755	0	No_CM
5.785	0	No_CM
5.805	0	No_CM
5.835	0	No_CM
5.85	0	No_CM
5.88	0	No_CM
5.905	0	No_CM
5.935	0	No_CM
5.955	0	No_CM
5.985	0	No_CM
6.035	0	No_CM
6.055	0	No_CM
6.075	0	No_CM
6.095	0	No_CM
6.115	0	No_CM
6.135	0	No_CM
6.155	0	No_CM
6.175	0	No_CM
6.195	0	No_CM
6.21	0	No_CM
6.235	0	No_CM
6.255	0	No_CM
6.275	0	No_CM
6.295	0	No_CM
6.315	0	No_CM
6.34	0	No_CM
6.355	0	No_CM
6.375	0	No_CM
6.395	0	No_CM
6.42	0	No_CM
6.435	0	No_CM
6.455	0	No_CM
6.475	0	No_CM
6.495	0	No_CM
6.52	0	No_CM
6.535	0	No_CM
6.555	0	No_CM
6.575	0	No_CM
6.595	0	No_CM
6.615	0	No_CM
6.635	0	No_CM
6.65	0	No_CM
6.675	0	No_CM
6.695	0	No_CM
6.72	0	No_CM
6.74	0	No_CM
6.755	0	No_CM
6.775	0	No_CM
6.795	0	No_CM
6.815	0	No_CM
6.835	0	No_CM
6.855	0	No_CM
6.875	0	No_CM
6.895	0	No_CM
6.915	0	No_CM
6.935	0	No_CM
6.955	0	No_CM
6.975	0	No_CM
7.02	0	No_CM
7.035	0	No_CM
7.055	0	No_CM
7.065	0	No_CM
7.085	0	No_CM
7.105	0	No_CM
7.115	0	No_CM
7.14	0	No_CM
7.155	0	No_CM
7.175	0	No_CM
7.185	0	No_CM
7.205	0	No_CM
7.225	0	No_CM
7.24	0	No_CM
7.26	0	No_CM
7.275	0	No_CM
7.285	0	No_CM
7.31	0	No_CM
7.325	0	No_CM
7.345	0	No_CM
7.355	0	No_CM
7.375	0	No_CM
7.395	0	No_CM
7.405	0	No_CM
7.425	0	No_CM
7.445	0	No_CM
7.455	0	No_CM
7.475	0	No_CM
7.495	0	No_CM
7.515	0	No_CM
7.525	0	No_CM
7.545	0	No_CM
7.565	0	No_CM
7.575	0	No_CM
7.595	0	No_CM
7.62	0	No_CM
7.635	0	No_CM
7.65	0	No_CM
7.665	0	No_CM
7.685	0	No_CM
7.695	0	No_CM
7.715	0	No_CM
7.735	0	No_CM
7.745	0	No_CM
7.765	0	No_CM
7.785	0	No_CM
7.805	0	No_CM
7.815	0	No_CM
7.835	0	No_CM
7.855	0	No_CM
7.865	0	No_CM
7.885	0	No_CM
7.905	0	No_CM
7.92	0	No_CM
7.92	0	No_CM
7.92	0	No_CM
7.92	0	No_CM
7.92	0	No_CM
7.92	0	No_CM
7.92	0	No_CM
7.92	0	No_CM
7.92	0	No_CM
7.92	0	No_CM
7.92	0	No_CM
7.92	0	No_CM
7.92	0	No_CM
7.92	0	No_CM
7.92	0	No_CM
7.92	0	No_CM
7.92	0	No_CM
7.92	0	No_CM
7.92	0	No_CM
7.92	0	No_CM
7.92	0	No_CM
7.92	0	No_CM
7.92	0	No_CM
7.92	0	No_CM
7.92	0	No_CM
7.92	0	No_CM
7.92	0	No_CM
7.92	0	No_CM
7.92	0	No_CM
7.92	0	No_CM
7.92	0	No_CM
7.92	0	No_CM
7.92	0	No_CM
7.92	0	No_CM
7.92	0	No_CM
7.92	0	No_CM
7.92	0	No_CM
7.92	0	No_CM
7.92	0	No_CM
7.92	0	No_CM
7.92	0	No_CM
7.92	0	No_CM
7.92	0	No_CM
7.92	0	No_CM
7.92	0	No_CM
7.92	0	No_CM
7.92	0	No_CM
7.92	0	No_CM
7.92	0	No_CM
7.92	0	No_CM
7.92	0	No_CM
7.92	0	No_CM
7.92	0	No_CM
7.92	0	No_CM
7.92	0	No_CM
7.92	0	No_CM
7.92	0	No_CM
7.92	0	No_CM
7.92	0	No_CM
7.92	0	No_CM
7.92	0	No_CM
7.92	0	No_CM
7.92	0	No_CM
7.92	0	No_CM
7.92	0	No_CM
7.92	0	No_CM
7.92	0	No_CM
7.92	0	No_CM
7.92	0	No_CM
7.92	0	No_CM
7.92	0	No_CM
7.92	0	No_CM
7.92	0	No_CM
7.92	0	No_CM
7.92	0	No_CM
7.92	0	No_CM
7.92	0	No_CM
7.92	0	No_CM
7.92	0	No_CM
7.92	0	No_CM
7.92	0	No_CM
7.92	0	No_CM
7.92	0	No_CM
7.92	0	No_CM
7.92	0	No_CM
7.92	0	No_CM
7.92	0	No_CM
7.92	0	No_CM
7.92	0	No_CM
7.92	0	No_CM
7.92	0	No_CM
7.92	0	No_CM
7.92	0	No_CM
7.92	0	No_CM
7.92	0	No_CM
7.92	0	No_CM
7.92	0	No_CM
7.92	0	No_CM
7.92	0	No_CM
7.92	0	No_CM
7.92	0	No_CM
7.92	0	No_CM
7.92	0	No_CM
7.92	0	No_CM
7.92	0	No_CM
7.92	0	No_CM
7.92	0	No_CM
7.92	0	No_CM
7.92	0	No_CM
7.92	0	No_CM
7.92	0	No_CM
7.92	0	No_CM
7.92	0	No_CM
7.92	0	No_CM
7.92	0	No_CM
7.92	0	No_CM
7.92	0	No_CM
7.92	0	No_CM
7.92	0	No_CM
7.92	0	No_CM
7.92	0	No_CM
7.92	0	No_CM
7.92	0	No_CM
0.129	1	CM_maintenance
0.129	1	CM_maintenance
0.266	1	CM_maintenance
0.266	1	CM_maintenance
0.319	1	CM_maintenance
0.402	1	CM_maintenance
0.402	1	CM_maintenance
0.509	1	CM_maintenance
0.606	1	CM_maintenance
0.606	1	CM_maintenance
0.636	1	CM_maintenance
0.636	1	CM_maintenance
0.641	1	CM_maintenance
0.655	1	CM_maintenance
0.68	1	CM_maintenance
0.693	1	CM_maintenance
0.701	1	CM_maintenance
0.723	1	CM_maintenance
0.747	1	CM_maintenance
0.777	1	CM_maintenance
0.788	1	CM_maintenance
0.807	1	CM_maintenance
0.824	1	CM_maintenance
0.856	1	CM_maintenance
0.87	1	CM_maintenance
0.966	1	CM_maintenance
0.966	1	CM_maintenance
0.966	1	CM_maintenance
0.966	1	CM_maintenance
0.966	1	CM_maintenance
0.966	1	CM_maintenance
1.02	1	CM_maintenance
1.04	1	CM_maintenance
1.08	1	CM_maintenance
1.11	1	CM_maintenance
1.14	1	CM_maintenance
1.19	1	CM_maintenance
1.21	1	CM_maintenance
1.26	1	CM_maintenance
1.28	1	CM_maintenance
1.29	1	CM_maintenance
1.3	1	CM_maintenance
1.32	1	CM_maintenance
1.39	1	CM_maintenance
1.39	1	CM_maintenance
1.4	1	CM_maintenance
1.41	1	CM_maintenance
1.43	1	CM_maintenance
1.43	1	CM_maintenance
1.45	1	CM_maintenance
1.46	1	CM_maintenance
1.49	1	CM_maintenance
1.51	1	CM_maintenance
1.53	1	CM_maintenance
1.54	1	CM_maintenance
1.56	1	CM_maintenance
1.6	1	CM_maintenance
1.64	1	CM_maintenance
1.68	1	CM_maintenance
1.71	1	CM_maintenance
1.72	1	CM_maintenance
1.73	1	CM_maintenance
1.75	1	CM_maintenance
1.77	1	CM_maintenance
1.79	1	CM_maintenance
1.82	1	CM_maintenance
1.84	1	CM_maintenance
1.84	1	CM_maintenance
1.85	1	CM_maintenance
1.87	1	CM_maintenance
1.93	1	CM_maintenance
1.97	1	CM_maintenance
2.03	1	CM_maintenance
2.08	1	CM_maintenance
2.12	1	CM_maintenance
2.15	1	CM_maintenance
2.18	1	CM_maintenance
2.2	1	CM_maintenance
2.26	1	CM_maintenance
2.29	1	CM_maintenance
2.33	1	CM_maintenance
2.4	1	CM_maintenance
2.45	1	CM_maintenance
2.58	1	CM_maintenance
2.62	1	CM_maintenance
2.65	1	CM_maintenance
2.7	1	CM_maintenance
2.82	1	CM_maintenance
2.89	1	CM_maintenance
2.95	1	CM_maintenance
2.99	1	CM_maintenance
3.04	1	CM_maintenance
3.12	1	CM_maintenance
3.17	1	CM_maintenance
3.22	1	CM_maintenance
3.26	1	CM_maintenance
3.36	1	CM_maintenance
3.41	1	CM_maintenance
3.45	1	CM_maintenance
3.56	1	CM_maintenance
3.75	1	CM_maintenance
3.83	1	CM_maintenance
3.95	1	CM_maintenance
4.05	1	CM_maintenance
4.47	1	CM_maintenance
4.56	1	CM_maintenance
4.75	1	CM_maintenance
5.08	1	CM_maintenance
5.52	1	CM_maintenance
5.61	1	CM_maintenance
5.67	1	CM_maintenance
5.93	1	CM_maintenance
6.22	1	CM_maintenance
6.26	1	CM_maintenance
7.12	1	CM_maintenance
7.49	1	CM_maintenance
7.78	1	CM_maintenance
0.034145	0	CM_maintenance
0.09485	0	CM_maintenance
0.1595	0	CM_maintenance
0.228	0	CM_maintenance
0.228	0	CM_maintenance
0.2925	0	CM_maintenance
0.3605	0	CM_maintenance
0.3605	0	CM_maintenance
0.4325	0	CM_maintenance
0.486	0	CM_maintenance
0.5645	0	CM_maintenance
0.5645	0	CM_maintenance
0.621	0	CM_maintenance
0.672	0	CM_maintenance
0.713	0	CM_maintenance
0.765	0	CM_maintenance
0.81	0	CM_maintenance
0.8585	0	CM_maintenance
0.93	0	CM_maintenance
0.93	0	CM_maintenance
1.045	0	CM_maintenance
1.095	0	CM_maintenance
1.135	0	CM_maintenance
1.18	0	CM_maintenance
1.225	0	CM_maintenance
1.275	0	CM_maintenance
1.315	0	CM_maintenance
1.365	0	CM_maintenance
1.405	0	CM_maintenance
1.455	0	CM_maintenance
1.5	0	CM_maintenance
1.545	0	CM_maintenance
1.59	0	CM_maintenance
1.635	0	CM_maintenance
1.685	0	CM_maintenance
1.725	0	CM_maintenance
1.775	0	CM_maintenance
1.815	0	CM_maintenance
1.865	0	CM_maintenance
1.915	0	CM_maintenance
1.955	0	CM_maintenance
2.025	0	CM_maintenance
2.055	0	CM_maintenance
2.07	0	CM_maintenance
2.11	0	CM_maintenance
2.135	0	CM_maintenance
2.155	0	CM_maintenance
2.185	0	CM_maintenance
2.215	0	CM_maintenance
2.245	0	CM_maintenance
2.265	0	CM_maintenance
2.285	0	CM_maintenance
2.315	0	CM_maintenance
2.34	0	CM_maintenance
2.37	0	CM_maintenance
2.39	0	CM_maintenance
2.425	0	CM_maintenance
2.44	0	CM_maintenance
2.47	0	CM_maintenance
2.495	0	CM_maintenance
2.52	0	CM_maintenance
2.555	0	CM_maintenance
2.57	0	CM_maintenance
2.605	0	CM_maintenance
2.635	0	CM_maintenance
2.655	0	CM_maintenance
2.685	0	CM_maintenance
2.715	0	CM_maintenance
2.74	0	CM_maintenance
2.765	0	CM_maintenance
2.78	0	CM_maintenance
2.815	0	CM_maintenance
2.85	0	CM_maintenance
2.87	0	CM_maintenance
2.895	0	CM_maintenance
2.925	0	CM_maintenance
2.945	0	CM_maintenance
2.975	0	CM_maintenance
3.025	0	CM_maintenance
3.045	0	CM_maintenance
3.075	0	CM_maintenance
3.1	0	CM_maintenance
3.125	0	CM_maintenance
3.145	0	CM_maintenance
3.175	0	CM_maintenance
3.2	0	CM_maintenance
3.215	0	CM_maintenance
3.245	0	CM_maintenance
3.265	0	CM_maintenance
3.295	0	CM_maintenance
3.315	0	CM_maintenance
3.34	0	CM_maintenance
3.365	0	CM_maintenance
3.395	0	CM_maintenance
3.415	0	CM_maintenance
3.435	0	CM_maintenance
3.47	0	CM_maintenance
3.485	0	CM_maintenance
3.515	0	CM_maintenance
3.535	0	CM_maintenance
3.565	0	CM_maintenance
3.59	0	CM_maintenance
3.605	0	CM_maintenance
3.64	0	CM_maintenance
3.655	0	CM_maintenance
3.685	0	CM_maintenance
3.705	0	CM_maintenance
3.735	0	CM_maintenance
3.755	0	CM_maintenance
3.785	0	CM_maintenance
3.8	0	CM_maintenance
3.825	0	CM_maintenance
3.86	0	CM_maintenance
3.875	0	CM_maintenance
3.91	0	CM_maintenance
3.93	0	CM_maintenance
3.955	0	CM_maintenance
3.975	0	CM_maintenance
4.025	0	CM_maintenance
4.055	0	CM_maintenance
4.085	0	CM_maintenance
4.105	0	CM_maintenance
4.135	0	CM_maintenance
4.165	0	CM_maintenance
4.185	0	CM_maintenance
4.215	0	CM_maintenance
4.245	0	CM_maintenance
4.275	0	CM_maintenance
4.295	0	CM_maintenance
4.32	0	CM_maintenance
4.355	0	CM_maintenance
4.375	0	CM_maintenance
4.405	0	CM_maintenance
4.435	0	CM_maintenance
4.455	0	CM_maintenance
4.485	0	CM_maintenance
4.515	0	CM_maintenance
4.54	0	CM_maintenance
4.565	0	CM_maintenance
4.595	0	CM_maintenance
4.625	0	CM_maintenance
4.645	0	CM_maintenance
4.675	0	CM_maintenance
4.705	0	CM_maintenance
4.725	0	CM_maintenance
4.755	0	CM_maintenance
4.78	0	CM_maintenance
4.815	0	CM_maintenance
4.835	0	CM_maintenance
4.865	0	CM_maintenance
4.895	0	CM_maintenance
4.915	0	CM_maintenance
4.945	0	CM_maintenance
4.975	0	CM_maintenance
5.03	0	CM_maintenance
5.055	0	CM_maintenance
5.085	0	CM_maintenance
5.115	0	CM_maintenance
5.135	0	CM_maintenance
5.165	0	CM_maintenance
5.195	0	CM_maintenance
5.225	0	CM_maintenance
5.245	0	CM_maintenance
5.275	0	CM_maintenance
5.305	0	CM_maintenance
5.335	0	CM_maintenance
5.365	0	CM_maintenance
5.385	0	CM_maintenance
5.415	0	CM_maintenance
5.445	0	CM_maintenance
5.48	0	CM_maintenance
5.495	0	CM_maintenance
5.525	0	CM_maintenance
5.555	0	CM_maintenance
5.585	0	CM_maintenance
5.625	0	CM_maintenance
5.625	0	CM_maintenance
5.665	0	CM_maintenance
5.695	0	CM_maintenance
5.725	0	CM_maintenance
5.745	0	CM_maintenance
5.775	0	CM_maintenance
5.805	0	CM_maintenance
5.835	0	CM_maintenance
5.865	0	CM_maintenance
5.885	0	CM_maintenance
5.915	0	CM_maintenance
5.945	0	CM_maintenance
5.975	0	CM_maintenance
6.025	0	CM_maintenance
6.045	0	CM_maintenance
6.06	0	CM_maintenance
6.085	0	CM_maintenance
6.105	0	CM_maintenance
6.135	0	CM_maintenance
6.155	0	CM_maintenance
6.17	0	CM_maintenance
6.195	0	CM_maintenance
6.215	0	CM_maintenance
6.23	0	CM_maintenance
6.265	0	CM_maintenance
6.285	0	CM_maintenance
6.3	0	CM_maintenance
6.325	0	CM_maintenance
6.345	0	CM_maintenance
6.365	0	CM_maintenance
6.395	0	CM_maintenance
6.415	0	CM_maintenance
6.435	0	CM_maintenance
6.455	0	CM_maintenance
6.475	0	CM_maintenance
6.495	0	CM_maintenance
6.525	0	CM_maintenance
6.545	0	CM_maintenance
6.565	0	CM_maintenance
6.585	0	CM_maintenance
6.605	0	CM_maintenance
6.635	0	CM_maintenance
6.655	0	CM_maintenance
6.675	0	CM_maintenance
6.695	0	CM_maintenance
6.715	0	CM_maintenance
6.735	0	CM_maintenance
6.765	0	CM_maintenance
6.785	0	CM_maintenance
6.805	0	CM_maintenance
6.825	0	CM_maintenance
6.845	0	CM_maintenance
6.865	0	CM_maintenance
6.895	0	CM_maintenance
6.91	0	CM_maintenance
6.935	0	CM_maintenance
6.955	0	CM_maintenance
6.975	0	CM_maintenance
7.015	0	CM_maintenance
7.035	0	CM_maintenance
7.055	0	CM_maintenance
7.08	0	CM_maintenance
7.1	0	CM_maintenance
7.115	0	CM_maintenance
7.145	0	CM_maintenance
7.145	0	CM_maintenance
7.165	0	CM_maintenance
7.185	0	CM_maintenance
7.21	0	CM_maintenance
7.225	0	CM_maintenance
7.245	0	CM_maintenance
7.265	0	CM_maintenance
7.285	0	CM_maintenance
7.305	0	CM_maintenance
7.315	0	CM_maintenance
7.335	0	CM_maintenance
7.355	0	CM_maintenance
7.375	0	CM_maintenance
7.395	0	CM_maintenance
7.415	0	CM_maintenance
7.43	0	CM_maintenance
7.46	0	CM_maintenance
7.46	0	CM_maintenance
7.485	0	CM_maintenance
7.51	0	CM_maintenance
7.525	0	CM_maintenance
7.545	0	CM_maintenance
7.565	0	CM_maintenance
7.59	0	CM_maintenance
7.605	0	CM_maintenance
7.615	0	CM_maintenance
7.635	0	CM_maintenance
7.655	0	CM_maintenance
7.675	0	CM_maintenance
7.695	0	CM_maintenance
7.71	0	CM_maintenance
7.735	0	CM_maintenance
7.755	0	CM_maintenance
7.765	0	CM_maintenance
7.785	0	CM_maintenance
7.805	0	CM_maintenance
7.825	0	CM_maintenance
7.85	0	CM_maintenance
7.87	0	CM_maintenance
7.885	0	CM_maintenance
7.905	0	CM_maintenance
7.92	0	CM_maintenance
7.92	0	CM_maintenance
7.92	0	CM_maintenance
7.92	0	CM_maintenance
7.92	0	CM_maintenance
7.92	0	CM_maintenance
7.92	0	CM_maintenance
7.92	0	CM_maintenance
7.92	0	CM_maintenance
7.92	0	CM_maintenance
7.92	0	CM_maintenance
7.92	0	CM_maintenance
7.92	0	CM_maintenance
7.92	0	CM_maintenance
7.92	0	CM_maintenance
7.92	0	CM_maintenance
7.92	0	CM_maintenance
7.92	0	CM_maintenance
7.92	0	CM_maintenance
7.92	0	CM_maintenance
7.92	0	CM_maintenance
7.92	0	CM_maintenance
7.92	0	CM_maintenance
7.92	0	CM_maintenance
7.92	0	CM_maintenance
7.92	0	CM_maintenance
7.92	0	CM_maintenance
7.92	0	CM_maintenance
7.92	0	CM_maintenance
7.92	0	CM_maintenance
7.92	0	CM_maintenance
7.92	0	CM_maintenance
7.92	0	CM_maintenance
7.92	0	CM_maintenance
7.92	0	CM_maintenance
7.92	0	CM_maintenance
7.92	0	CM_maintenance
7.92	0	CM_maintenance
7.92	0	CM_maintenance
7.92	0	CM_maintenance
7.92	0	CM_maintenance
7.92	0	CM_maintenance
7.92	0	CM_maintenance
7.92	0	CM_maintenance
7.92	0	CM_maintenance
7.92	0	CM_maintenance
7.92	0	CM_maintenance
7.92	0	CM_maintenance
7.92	0	CM_maintenance
7.92	0	CM_maintenance
7.92	0	CM_maintenance
7.92	0	CM_maintenance
7.92	0	CM_maintenance
7.92	0	CM_maintenance
7.92	0	CM_maintenance
7.92	0	CM_maintenance
7.92	0	CM_maintenance
7.92	0	CM_maintenance
7.92	0	CM_maintenance
7.92	0	CM_maintenance
7.92	0	CM_maintenance
7.92	0	CM_maintenance
7.92	0	CM_maintenance
7.92	0	CM_maintenance
7.92	0	CM_maintenance
7.92	0	CM_maintenance
7.92	0	CM_maintenance
7.92	0	CM_maintenance
7.92	0	CM_maintenance
7.92	0	CM_maintenance
7.92	0	CM_maintenance
7.92	0	CM_maintenance
7.92	0	CM_maintenance
7.92	0	CM_maintenance
7.92	0	CM_maintenance
7.92	0	CM_maintenance
7.92	0	CM_maintenance
7.92	0	CM_maintenance
7.92	0	CM_maintenance
7.92	0	CM_maintenance
7.92	0	CM_maintenance
7.92	0	CM_maintenance
7.92	0	CM_maintenance
7.92	0	CM_maintenance
7.92	0	CM_maintenance
7.92	0	CM_maintenance
7.92	0	CM_maintenance
7.92	0	CM_maintenance
7.92	0	CM_maintenance
7.92	0	CM_maintenance
7.92	0	CM_maintenance
7.92	0	CM_maintenance
7.92	0	CM_maintenance
7.92	0	CM_maintenance
7.92	0	CM_maintenance
7.92	0	CM_maintenance
7.92	0	CM_maintenance
7.92	0	CM_maintenance
7.92	0	CM_maintenance
7.92	0	CM_maintenance
7.92	0	CM_maintenance
7.92	0	CM_maintenance
7.92	0	CM_maintenance
7.92	0	CM_maintenance
7.92	0	CM_maintenance
7.92	0	CM_maintenance
7.92	0	CM_maintenance
7.92	0	CM_maintenance
7.92	0	CM_maintenance
7.92	0	CM_maintenance
7.92	0	CM_maintenance
7.92	0	CM_maintenance
7.92	0	CM_maintenance
7.92	0	CM_maintenance
7.92	0	CM_maintenance
7.92	0	CM_maintenance
7.92	0	CM_maintenance
7.92	0	CM_maintenance
7.92	0	CM_maintenance
7.92	0	CM_maintenance
7.92	0	CM_maintenance
7.92	0	CM_maintenance
7.92	0	CM_maintenance
7.92	0	CM_maintenance
7.92	0	CM_maintenance
7.92	0	CM_maintenance
7.92	0	CM_maintenance
7.92	0	CM_maintenance
7.92	0	CM_maintenance
7.92	0	CM_maintenance
7.92	0	CM_maintenance
7.92	0	CM_maintenance
7.92	0	CM_maintenance
7.92	0	CM_maintenance
7.92	0	CM_maintenance
7.92	0	CM_maintenance
7.92	0	CM_maintenance
7.92	0	CM_maintenance
7.92	0	CM_maintenance
7.92	0	CM_maintenance
7.92	0	CM_maintenance
7.92	0	CM_maintenance
7.92	0	CM_maintenance
