## Supplementary data files for "Cancer patient survival can be accurately parameterized, revealing time-dependent therapeutic effects and doubling the precision of small trials": IMELDA_2A.csv

Time	Event	Arm
0.435	1	bevacizumab_capecitabine
0.84	1	bevacizumab_capecitabine
1.39	1	bevacizumab_capecitabine
1.84	1	bevacizumab_capecitabine
1.96	1	bevacizumab_capecitabine
2.18	1	bevacizumab_capecitabine
3.34	1	bevacizumab_capecitabine
3.8	1	bevacizumab_capecitabine
3.86	1	bevacizumab_capecitabine
3.89	1	bevacizumab_capecitabine
3.92	1	bevacizumab_capecitabine
3.98	1	bevacizumab_capecitabine
4.15	1	bevacizumab_capecitabine
4.2	1	bevacizumab_capecitabine
4.23	1	bevacizumab_capecitabine
4.26	1	bevacizumab_capecitabine
4.44	1	bevacizumab_capecitabine
5.14	1	bevacizumab_capecitabine
5.61	1	bevacizumab_capecitabine
5.71	1	bevacizumab_capecitabine
6.11	1	bevacizumab_capecitabine
6.28	1	bevacizumab_capecitabine
6.49	1	bevacizumab_capecitabine
6.51	1	bevacizumab_capecitabine
6.54	1	bevacizumab_capecitabine
7.19	1	bevacizumab_capecitabine
7.65	1	bevacizumab_capecitabine
7.67	1	bevacizumab_capecitabine
8.21	1	bevacizumab_capecitabine
8.48	1	bevacizumab_capecitabine
8.59	1	bevacizumab_capecitabine
8.82	1	bevacizumab_capecitabine
9.82	1	bevacizumab_capecitabine
9.98	1	bevacizumab_capecitabine
10.2	1	bevacizumab_capecitabine
10.4	1	bevacizumab_capecitabine
10.5	1	bevacizumab_capecitabine
10.8	1	bevacizumab_capecitabine
11.8	1	bevacizumab_capecitabine
11.9	1	bevacizumab_capecitabine
11.9	1	bevacizumab_capecitabine
12	1	bevacizumab_capecitabine
12.3	1	bevacizumab_capecitabine
12.5	1	bevacizumab_capecitabine
13.2	1	bevacizumab_capecitabine
13.6	1	bevacizumab_capecitabine
14.2	1	bevacizumab_capecitabine
15.1	1	bevacizumab_capecitabine
15.4	1	bevacizumab_capecitabine
15.9	1	bevacizumab_capecitabine
16	1	bevacizumab_capecitabine
16.1	1	bevacizumab_capecitabine
16.2	1	bevacizumab_capecitabine
16.9	1	bevacizumab_capecitabine
17.7	1	bevacizumab_capecitabine
18.1	1	bevacizumab_capecitabine
18.2	1	bevacizumab_capecitabine
19.4	1	bevacizumab_capecitabine
19.5	1	bevacizumab_capecitabine
21.8	1	bevacizumab_capecitabine
22.5	1	bevacizumab_capecitabine
22.8	1	bevacizumab_capecitabine
23.9	1	bevacizumab_capecitabine
24.3	1	bevacizumab_capecitabine
26	1	bevacizumab_capecitabine
30.8	1	bevacizumab_capecitabine
33	1	bevacizumab_capecitabine
0.512	0	bevacizumab_capecitabine
1.015	0	bevacizumab_capecitabine
1.55	0	bevacizumab_capecitabine
2	0	bevacizumab_capecitabine
2.515	0	bevacizumab_capecitabine
3.615	0	bevacizumab_capecitabine
4.21	0	bevacizumab_capecitabine
4.835	0	bevacizumab_capecitabine
5.405	0	bevacizumab_capecitabine
10.55	0	bevacizumab_capecitabine
13.45	0	bevacizumab_capecitabine
22.45	0	bevacizumab_capecitabine
24.95	0	bevacizumab_capecitabine
25.95	0	bevacizumab_capecitabine
27.55	0	bevacizumab_capecitabine
28.15	0	bevacizumab_capecitabine
28.75	0	bevacizumab_capecitabine
29.35	0	bevacizumab_capecitabine
30.45	0	bevacizumab_capecitabine
31	0	bevacizumab_capecitabine
31.4	0	bevacizumab_capecitabine
31.95	0	bevacizumab_capecitabine
32.45	0	bevacizumab_capecitabine
39.45	0	bevacizumab_capecitabine
1.09	1	bevacizumab
1.18	1	bevacizumab
1.22	1	bevacizumab
1.29	1	bevacizumab
1.42	1	bevacizumab
1.44	1	bevacizumab
1.57	1	bevacizumab
1.62	1	bevacizumab
1.68	1	bevacizumab
1.85	1	bevacizumab
1.88	1	bevacizumab
1.97	1	bevacizumab
2.06	1	bevacizumab
2.06	1	bevacizumab
2.07	1	bevacizumab
2.07	1	bevacizumab
2.15	1	bevacizumab
2.15	1	bevacizumab
2.15	1	bevacizumab
2.16	1	bevacizumab
2.16	1	bevacizumab
2.16	1	bevacizumab
2.23	1	bevacizumab
2.36	1	bevacizumab
2.49	1	bevacizumab
2.72	1	bevacizumab
2.72	1	bevacizumab
2.83	1	bevacizumab
3.37	1	bevacizumab
3.51	1	bevacizumab
3.65	1	bevacizumab
3.69	1	bevacizumab
3.73	1	bevacizumab
3.92	1	bevacizumab
3.94	1	bevacizumab
4	1	bevacizumab
4.04	1	bevacizumab
4.11	1	bevacizumab
4.16	1	bevacizumab
4.21	1	bevacizumab
4.23	1	bevacizumab
4.33	1	bevacizumab
4.34	1	bevacizumab
4.39	1	bevacizumab
4.46	1	bevacizumab
4.99	1	bevacizumab
5.72	1	bevacizumab
6.22	1	bevacizumab
6.26	1	bevacizumab
6.28	1	bevacizumab
6.28	1	bevacizumab
6.43	1	bevacizumab
6.83	1	bevacizumab
6.94	1	bevacizumab
7.04	1	bevacizumab
7.17	1	bevacizumab
7.35	1	bevacizumab
7.47	1	bevacizumab
7.66	1	bevacizumab
7.72	1	bevacizumab
7.81	1	bevacizumab
7.87	1	bevacizumab
8.2	1	bevacizumab
8.33	1	bevacizumab
8.96	1	bevacizumab
9.28	1	bevacizumab
9.83	1	bevacizumab
11.7	1	bevacizumab
12.2	1	bevacizumab
12.5	1	bevacizumab
13.2	1	bevacizumab
13.3	1	bevacizumab
14.3	1	bevacizumab
14.7	1	bevacizumab
15.3	1	bevacizumab
16.8	1	bevacizumab
18.3	1	bevacizumab
19.4	1	bevacizumab
20.3	1	bevacizumab
21.7	1	bevacizumab
22.1	1	bevacizumab
23.4	1	bevacizumab
28.5	1	bevacizumab
0.4275	0	bevacizumab
0.949	0	bevacizumab
1.355	0	bevacizumab
1.71	0	bevacizumab
2.17	0	bevacizumab
2.655	0	bevacizumab
4.51	0	bevacizumab
7.005	0	bevacizumab
8.005	0	bevacizumab
22.45	0	bevacizumab
39.85	0	bevacizumab
