## Supplementary data files for "Cancer patient survival can be accurately parameterized, revealing time-dependent therapeutic effects and doubling the precision of small trials": IMELDA_2B.csv

Time	Event	Arm
1.21	1	bevacizumab_capecitabine
5.95	1	bevacizumab_capecitabine
5.95	1	bevacizumab_capecitabine
8.71	1	bevacizumab_capecitabine
9.71	1	bevacizumab_capecitabine
10.3	1	bevacizumab_capecitabine
10.6	1	bevacizumab_capecitabine
11.8	1	bevacizumab_capecitabine
13.2	1	bevacizumab_capecitabine
13.3	1	bevacizumab_capecitabine
15.4	1	bevacizumab_capecitabine
16	1	bevacizumab_capecitabine
16.2	1	bevacizumab_capecitabine
16.5	1	bevacizumab_capecitabine
16.6	1	bevacizumab_capecitabine
17.3	1	bevacizumab_capecitabine
18.2	1	bevacizumab_capecitabine
19.4	1	bevacizumab_capecitabine
19.6	1	bevacizumab_capecitabine
19.7	1	bevacizumab_capecitabine
21.2	1	bevacizumab_capecitabine
21.9	1	bevacizumab_capecitabine
22	1	bevacizumab_capecitabine
22.5	1	bevacizumab_capecitabine
23.9	1	bevacizumab_capecitabine
25.9	1	bevacizumab_capecitabine
27.7	1	bevacizumab_capecitabine
29.3	1	bevacizumab_capecitabine
32	1	bevacizumab_capecitabine
32.3	1	bevacizumab_capecitabine
32.6	1	bevacizumab_capecitabine
36.4	1	bevacizumab_capecitabine
39	1	bevacizumab_capecitabine
0.7385	0	bevacizumab_capecitabine
1.49	0	bevacizumab_capecitabine
2.245	0	bevacizumab_capecitabine
4.505	0	bevacizumab_capecitabine
6.535	0	bevacizumab_capecitabine
7.025	0	bevacizumab_capecitabine
7.545	0	bevacizumab_capecitabine
8.04	0	bevacizumab_capecitabine
8.59	0	bevacizumab_capecitabine
10.05	0	bevacizumab_capecitabine
11.05	0	bevacizumab_capecitabine
22.45	0	bevacizumab_capecitabine
24.45	0	bevacizumab_capecitabine
24.85	0	bevacizumab_capecitabine
25.55	0	bevacizumab_capecitabine
25.55	0	bevacizumab_capecitabine
26.15	0	bevacizumab_capecitabine
26.55	0	bevacizumab_capecitabine
27.25	0	bevacizumab_capecitabine
27.55	0	bevacizumab_capecitabine
27.85	0	bevacizumab_capecitabine
28.15	0	bevacizumab_capecitabine
28.45	0	bevacizumab_capecitabine
28.75	0	bevacizumab_capecitabine
29.05	0	bevacizumab_capecitabine
29.35	0	bevacizumab_capecitabine
29.65	0	bevacizumab_capecitabine
30.25	0	bevacizumab_capecitabine
30.45	0	bevacizumab_capecitabine
30.65	0	bevacizumab_capecitabine
30.95	0	bevacizumab_capecitabine
31.15	0	bevacizumab_capecitabine
31.35	0	bevacizumab_capecitabine
31.65	0	bevacizumab_capecitabine
31.9	0	bevacizumab_capecitabine
32.05	0	bevacizumab_capecitabine
32.35	0	bevacizumab_capecitabine
32.5	0	bevacizumab_capecitabine
32.75	0	bevacizumab_capecitabine
33.25	0	bevacizumab_capecitabine
33.45	0	bevacizumab_capecitabine
33.75	0	bevacizumab_capecitabine
33.95	0	bevacizumab_capecitabine
34.25	0	bevacizumab_capecitabine
34.45	0	bevacizumab_capecitabine
34.75	0	bevacizumab_capecitabine
34.95	0	bevacizumab_capecitabine
35.25	0	bevacizumab_capecitabine
35.45	0	bevacizumab_capecitabine
35.75	0	bevacizumab_capecitabine
36.45	0	bevacizumab_capecitabine
36.95	0	bevacizumab_capecitabine
37.45	0	bevacizumab_capecitabine
37.95	0	bevacizumab_capecitabine
38.45	0	bevacizumab_capecitabine
39.65	0	bevacizumab_capecitabine
40.25	0	bevacizumab_capecitabine
40.95	0	bevacizumab_capecitabine
1.18	1	bevacizumab
1.61	1	bevacizumab
1.72	1	bevacizumab
2.13	1	bevacizumab
2.77	1	bevacizumab
3.58	1	bevacizumab
4.38	1	bevacizumab
5.77	1	bevacizumab
6.06	1	bevacizumab
6.18	1	bevacizumab
6.41	1	bevacizumab
6.95	1	bevacizumab
7.29	1	bevacizumab
7.36	1	bevacizumab
7.38	1	bevacizumab
7.81	1	bevacizumab
8.01	1	bevacizumab
8.2	1	bevacizumab
8.25	1	bevacizumab
8.73	1	bevacizumab
9.61	1	bevacizumab
9.66	1	bevacizumab
11.2	1	bevacizumab
11.3	1	bevacizumab
11.3	1	bevacizumab
12.1	1	bevacizumab
12.2	1	bevacizumab
12.3	1	bevacizumab
12.5	1	bevacizumab
15.2	1	bevacizumab
16.4	1	bevacizumab
16.5	1	bevacizumab
17.8	1	bevacizumab
17.8	1	bevacizumab
17.9	1	bevacizumab
18.5	1	bevacizumab
18.7	1	bevacizumab
18.8	1	bevacizumab
19.5	1	bevacizumab
21.8	1	bevacizumab
22.4	1	bevacizumab
22.5	1	bevacizumab
22.8	1	bevacizumab
23.3	1	bevacizumab
23.7	1	bevacizumab
26.1	1	bevacizumab
28.4	1	bevacizumab
28.7	1	bevacizumab
29.6	1	bevacizumab
29.9	1	bevacizumab
31.8	1	bevacizumab
32.2	1	bevacizumab
32.6	1	bevacizumab
4.015	0	bevacizumab
4.995	0	bevacizumab
6.995	0	bevacizumab
8	0	bevacizumab
10.45	0	bevacizumab
13.4	0	bevacizumab
16.45	0	bevacizumab
22.45	0	bevacizumab
24.45	0	bevacizumab
24.85	0	bevacizumab
25.2	0	bevacizumab
25.75	0	bevacizumab
26.15	0	bevacizumab
26.5	0	bevacizumab
27.25	0	bevacizumab
27.5	0	bevacizumab
27.9	0	bevacizumab
28.15	0	bevacizumab
28.45	0	bevacizumab
28.75	0	bevacizumab
29.05	0	bevacizumab
29.35	0	bevacizumab
29.65	0	bevacizumab
30.45	0	bevacizumab
30.85	0	bevacizumab
31.25	0	bevacizumab
31.7	0	bevacizumab
32.05	0	bevacizumab
32.55	0	bevacizumab
33.35	0	bevacizumab
33.75	0	bevacizumab
34.15	0	bevacizumab
34.45	0	bevacizumab
34.85	0	bevacizumab
35.25	0	bevacizumab
35.65	0	bevacizumab
36.95	0	bevacizumab
37.95	0	bevacizumab
39.95	0	bevacizumab
40.95	0	bevacizumab
42.55	0	bevacizumab
