## Supplementary data files for "Cancer patient survival can be accurately parameterized, revealing time-dependent therapeutic effects and doubling the precision of small trials": IMPRESS_2.csv

Time	Event	Arm
0.515	1	gefitinib
0.59	1	gefitinib
0.646	1	gefitinib
0.659	1	gefitinib
0.695	1	gefitinib
0.898	1	gefitinib
0.974	1	gefitinib
1.18	1	gefitinib
1.26	1	gefitinib
1.32	1	gefitinib
1.36	1	gefitinib
1.37	1	gefitinib
1.42	1	gefitinib
1.43	1	gefitinib
1.58	1	gefitinib
1.59	1	gefitinib
2.58	1	gefitinib
2.58	1	gefitinib
2.59	1	gefitinib
2.65	1	gefitinib
2.68	1	gefitinib
2.69	1	gefitinib
2.71	1	gefitinib
2.81	1	gefitinib
2.84	1	gefitinib
2.85	1	gefitinib
2.95	1	gefitinib
3.09	1	gefitinib
3.4	1	gefitinib
3.43	1	gefitinib
3.89	1	gefitinib
3.9	1	gefitinib
3.95	1	gefitinib
4	1	gefitinib
4.04	1	gefitinib
4.06	1	gefitinib
4.08	1	gefitinib
4.09	1	gefitinib
4.1	1	gefitinib
4.16	1	gefitinib
4.16	1	gefitinib
4.17	1	gefitinib
4.2	1	gefitinib
4.2	1	gefitinib
4.21	1	gefitinib
4.21	1	gefitinib
4.25	1	gefitinib
4.26	1	gefitinib
4.4	1	gefitinib
4.41	1	gefitinib
4.46	1	gefitinib
4.58	1	gefitinib
4.88	1	gefitinib
5.32	1	gefitinib
5.38	1	gefitinib
5.42	1	gefitinib
5.42	1	gefitinib
5.42	1	gefitinib
5.43	1	gefitinib
5.43	1	gefitinib
5.43	1	gefitinib
5.43	1	gefitinib
5.45	1	gefitinib
5.46	1	gefitinib
5.5	1	gefitinib
5.53	1	gefitinib
5.63	1	gefitinib
5.64	1	gefitinib
5.73	1	gefitinib
5.74	1	gefitinib
6.1	1	gefitinib
6.7	1	gefitinib
6.71	1	gefitinib
6.8	1	gefitinib
6.84	1	gefitinib
6.84	1	gefitinib
6.85	1	gefitinib
6.89	1	gefitinib
6.89	1	gefitinib
6.9	1	gefitinib
6.98	1	gefitinib
7.31	1	gefitinib
8.27	1	gefitinib
8.35	1	gefitinib
8.4	1	gefitinib
8.4	1	gefitinib
8.41	1	gefitinib
8.48	1	gefitinib
9.4	1	gefitinib
9.46	1	gefitinib
9.59	1	gefitinib
9.8	1	gefitinib
9.87	1	gefitinib
10.9	1	gefitinib
11	1	gefitinib
11	1	gefitinib
11.1	1	gefitinib
11.2	1	gefitinib
12.3	1	gefitinib
12.4	1	gefitinib
0.2475	0	gefitinib
0.503	0	gefitinib
0.7475	0	gefitinib
0.9965	0	gefitinib
1.245	0	gefitinib
1.495	0	gefitinib
1.745	0	gefitinib
2.335	0	gefitinib
2.665	0	gefitinib
2.995	0	gefitinib
3.335	0	gefitinib
3.665	0	gefitinib
4.165	0	gefitinib
4.335	0	gefitinib
4.495	0	gefitinib
4.665	0	gefitinib
4.835	0	gefitinib
4.995	0	gefitinib
5.165	0	gefitinib
5.335	0	gefitinib
5.495	0	gefitinib
5.665	0	gefitinib
5.835	0	gefitinib
6.495	0	gefitinib
6.995	0	gefitinib
7.495	0	gefitinib
8.665	0	gefitinib
9.335	0	gefitinib
10.95	0	gefitinib
12.35	0	gefitinib
12.75	0	gefitinib
13.15	0	gefitinib
13.55	0	gefitinib
0.407	1	placebo
0.618	1	placebo
0.708	1	placebo
0.708	1	placebo
0.738	1	placebo
1.13	1	placebo
1.13	1	placebo
1.19	1	placebo
1.22	1	placebo
1.22	1	placebo
1.25	1	placebo
1.28	1	placebo
1.28	1	placebo
1.28	1	placebo
1.28	1	placebo
1.31	1	placebo
1.36	1	placebo
1.36	1	placebo
1.39	1	placebo
1.39	1	placebo
1.39	1	placebo
1.39	1	placebo
1.43	1	placebo
1.43	1	placebo
1.43	1	placebo
1.46	1	placebo
1.8	1	placebo
2.18	1	placebo
2.57	1	placebo
2.6	1	placebo
2.63	1	placebo
2.66	1	placebo
2.67	1	placebo
2.84	1	placebo
2.86	1	placebo
2.86	1	placebo
3.15	1	placebo
3.16	1	placebo
3.57	1	placebo
3.96	1	placebo
3.99	1	placebo
4	1	placebo
4.03	1	placebo
4.06	1	placebo
4.08	1	placebo
4.14	1	placebo
4.16	1	placebo
4.19	1	placebo
4.28	1	placebo
4.33	1	placebo
4.55	1	placebo
4.57	1	placebo
4.61	1	placebo
4.63	1	placebo
4.79	1	placebo
5.02	1	placebo
5.15	1	placebo
5.28	1	placebo
5.28	1	placebo
5.28	1	placebo
5.28	1	placebo
5.33	1	placebo
5.33	1	placebo
5.35	1	placebo
5.35	1	placebo
5.4	1	placebo
5.43	1	placebo
5.43	1	placebo
5.46	1	placebo
5.47	1	placebo
5.47	1	placebo
5.51	1	placebo
5.54	1	placebo
5.54	1	placebo
5.55	1	placebo
5.62	1	placebo
5.66	1	placebo
5.73	1	placebo
5.8	1	placebo
6.12	1	placebo
6.43	1	placebo
6.47	1	placebo
6.65	1	placebo
6.67	1	placebo
6.68	1	placebo
6.72	1	placebo
6.78	1	placebo
6.79	1	placebo
6.88	1	placebo
6.89	1	placebo
6.89	1	placebo
6.92	1	placebo
6.98	1	placebo
7.06	1	placebo
7.07	1	placebo
7.17	1	placebo
7.36	1	placebo
7.7	1	placebo
7.84	1	placebo
8.26	1	placebo
8.29	1	placebo
8.29	1	placebo
8.52	1	placebo
9.63	1	placebo
9.66	1	placebo
9.7	1	placebo
9.83	1	placebo
12.2	1	placebo
12.7	1	placebo
0.3165	0	placebo
0.6855	0	placebo
0.995	0	placebo
1.335	0	placebo
1.665	0	placebo
2.995	0	placebo
4.245	0	placebo
4.4	0	placebo
4.715	0	placebo
4.87	0	placebo
5.085	0	placebo
5.34	0	placebo
5.555	0	placebo
5.77	0	placebo
6.69	0	placebo
7.37	0	placebo
8.45	0	placebo
8.85	0	placebo
9.225	0	placebo
9.615	0	placebo
10.95	0	placebo
12.55	0	placebo
13.15	0	placebo
