## Supplementary data files for "Cancer patient survival can be accurately parameterized, revealing time-dependent therapeutic effects and doubling the precision of small trials": Iniparib_2A.csv

Time	Event	Arm
0.153	1	gc
0.153	1	gc
0.153	1	gc
0.84	1	gc
0.84	1	gc
0.84	1	gc
1.55	1	gc
1.55	1	gc
1.55	1	gc
1.55	1	gc
1.67	1	gc
1.67	1	gc
1.8	1	gc
1.8	1	gc
1.91	1	gc
1.91	1	gc
2.46	1	gc
2.46	1	gc
2.46	1	gc
2.6	1	gc
2.76	1	gc
2.76	1	gc
2.83	1	gc
2.99	1	gc
2.99	1	gc
2.99	1	gc
2.99	1	gc
3.34	1	gc
3.34	1	gc
3.34	1	gc
3.49	1	gc
3.49	1	gc
3.75	1	gc
3.75	1	gc
3.75	1	gc
3.88	1	gc
3.88	1	gc
4.2	1	gc
4.2	1	gc
4.2	1	gc
4.25	1	gc
4.28	1	gc
4.3	1	gc
4.33	1	gc
4.36	1	gc
4.38	1	gc
4.41	1	gc
4.44	1	gc
4.51	1	gc
4.61	1	gc
4.72	1	gc
4.79	1	gc
4.85	1	gc
4.89	1	gc
4.94	1	gc
4.99	1	gc
5.05	1	gc
5.11	1	gc
5.18	1	gc
5.24	1	gc
5.31	1	gc
5.38	1	gc
5.44	1	gc
5.51	1	gc
5.57	1	gc
5.64	1	gc
5.7	1	gc
5.79	1	gc
5.89	1	gc
5.97	1	gc
6.02	1	gc
6.04	1	gc
6.06	1	gc
6.31	1	gc
6.31	1	gc
6.31	1	gc
6.5	1	gc
6.59	1	gc
6.59	1	gc
6.61	1	gc
6.65	1	gc
6.74	1	gc
6.76	1	gc
6.81	1	gc
6.87	1	gc
6.9	1	gc
6.94	1	gc
7.27	1	gc
7.27	1	gc
7.34	1	gc
7.41	1	gc
7.41	1	gc
7.43	1	gc
7.43	1	gc
7.57	1	gc
7.93	1	gc
8.02	1	gc
8.09	1	gc
8.19	1	gc
8.25	1	gc
8.31	1	gc
8.39	1	gc
8.47	1	gc
8.53	1	gc
8.58	1	gc
8.67	1	gc
8.67	1	gc
9.17	1	gc
9.27	1	gc
9.42	1	gc
9.56	1	gc
9.63	1	gc
9.97	1	gc
9.97	1	gc
10.3	1	gc
10.3	1	gc
10.7	1	gc
11	1	gc
11	1	gc
11.4	1	gc
11.4	1	gc
11.6	1	gc
11.6	1	gc
11.6	1	gc
12.2	1	gc
12.3	1	gc
12.3	1	gc
12.3	1	gc
12.4	1	gc
12.5	1	gc
12.5	1	gc
12.9	1	gc
14.2	1	gc
0.519	0	gc
1.055	0	gc
1.48	0	gc
2.53	0	gc
2.935	0	gc
3.305	0	gc
3.7	0	gc
6.365	0	gc
6.805	0	gc
7.215	0	gc
7.63	0	gc
8.08	0	gc
8.15	0	gc
8.195	0	gc
8.255	0	gc
8.315	0	gc
8.38	0	gc
8.44	0	gc
8.49	0	gc
8.555	0	gc
8.63	0	gc
8.74	0	gc
8.74	0	gc
8.74	0	gc
8.875	0	gc
8.875	0	gc
8.975	0	gc
9.09	0	gc
9.09	0	gc
9.09	0	gc
9.22	0	gc
9.22	0	gc
9.345	0	gc
9.345	0	gc
9.465	0	gc
9.465	0	gc
9.595	0	gc
9.595	0	gc
9.665	0	gc
9.77	0	gc
9.77	0	gc
9.905	0	gc
9.905	0	gc
10.035	0	gc
10.035	0	gc
10.15	0	gc
10.15	0	gc
10.25	0	gc
10.25	0	gc
10.4	0	gc
10.4	0	gc
10.4	0	gc
10.4	0	gc
10.55	0	gc
10.55	0	gc
10.65	0	gc
10.65	0	gc
10.75	0	gc
10.75	0	gc
10.9	0	gc
10.9	0	gc
10.9	0	gc
10.9	0	gc
11.05	0	gc
11.05	0	gc
11.2	0	gc
11.2	0	gc
11.2	0	gc
11.2	0	gc
11.35	0	gc
11.35	0	gc
11.5	0	gc
11.5	0	gc
11.5	0	gc
11.5	0	gc
11.7	0	gc
11.7	0	gc
11.7	0	gc
11.7	0	gc
11.9	0	gc
11.9	0	gc
11.9	0	gc
12.05	0	gc
12.15	0	gc
12.15	0	gc
12.25	0	gc
12.25	0	gc
12.35	0	gc
12.45	0	gc
12.45	0	gc
12.55	0	gc
12.55	0	gc
12.65	0	gc
12.75	0	gc
12.75	0	gc
12.85	0	gc
12.85	0	gc
12.95	0	gc
12.95	0	gc
13.1	0	gc
13.1	0	gc
13.1	0	gc
13.25	0	gc
13.25	0	gc
13.4	0	gc
13.4	0	gc
13.4	0	gc
13.55	0	gc
13.55	0	gc
13.7	0	gc
13.7	0	gc
13.7	0	gc
13.9	0	gc
13.9	0	gc
13.9	0	gc
14.1	0	gc
14.4	0	gc
14.55	0	gc
14.7	0	gc
14.95	0	gc
15.1	0	gc
15.3	0	gc
15.5	0	gc
15.65	0	gc
16	0	gc
0.464	1	gci
0.464	1	gci
0.464	1	gci
0.464	1	gci
0.532	1	gci
0.689	1	gci
0.871	1	gci
1.06	1	gci
1.21	1	gci
1.46	1	gci
1.68	1	gci
1.82	1	gci
2	1	gci
2.11	1	gci
2.18	1	gci
2.3	1	gci
2.37	1	gci
2.43	1	gci
2.49	1	gci
2.52	1	gci
2.57	1	gci
2.66	1	gci
2.89	1	gci
3.06	1	gci
3.17	1	gci
3.25	1	gci
3.32	1	gci
3.38	1	gci
3.43	1	gci
3.52	1	gci
3.67	1	gci
3.9	1	gci
4.1	1	gci
4.7	1	gci
4.89	1	gci
4.9	1	gci
4.98	1	gci
5.07	1	gci
5.13	1	gci
5.22	1	gci
5.32	1	gci
5.38	1	gci
5.45	1	gci
5.5	1	gci
5.53	1	gci
5.57	1	gci
5.6	1	gci
5.65	1	gci
5.7	1	gci
5.75	1	gci
5.8	1	gci
5.83	1	gci
5.86	1	gci
5.9	1	gci
5.95	1	gci
5.96	1	gci
6.11	1	gci
6.21	1	gci
6.21	1	gci
6.36	1	gci
6.36	1	gci
6.38	1	gci
6.38	1	gci
6.4	1	gci
6.41	1	gci
6.43	1	gci
6.47	1	gci
6.5	1	gci
6.52	1	gci
6.58	1	gci
6.64	1	gci
6.71	1	gci
6.77	1	gci
6.8	1	gci
6.84	1	gci
6.87	1	gci
6.91	1	gci
6.99	1	gci
7.13	1	gci
7.16	1	gci
7.36	1	gci
7.57	1	gci
7.69	1	gci
7.72	1	gci
7.9	1	gci
7.97	1	gci
8.03	1	gci
8.07	1	gci
8.15	1	gci
8.2	1	gci
8.31	1	gci
8.46	1	gci
8.82	1	gci
8.82	1	gci
9.07	1	gci
9.07	1	gci
9.21	1	gci
9.43	1	gci
9.43	1	gci
9.57	1	gci
9.71	1	gci
9.89	1	gci
10.1	1	gci
10.1	1	gci
10.5	1	gci
10.7	1	gci
10.8	1	gci
10.9	1	gci
10.9	1	gci
11	1	gci
11.1	1	gci
11.3	1	gci
11.4	1	gci
11.4	1	gci
11.7	1	gci
12.5	1	gci
12.6	1	gci
12.9	1	gci
13	1	gci
13.5	1	gci
14.2	1	gci
15.4	1	gci
0.9925	0	gci
6.425	0	gci
6.745	0	gci
7.065	0	gci
7.465	0	gci
7.7	0	gci
8.055	0	gci
8.105	0	gci
8.155	0	gci
8.21	0	gci
8.25	0	gci
8.305	0	gci
8.36	0	gci
8.385	0	gci
8.43	0	gci
8.5	0	gci
8.545	0	gci
8.705	0	gci
8.705	0	gci
8.705	0	gci
8.705	0	gci
8.705	0	gci
8.945	0	gci
8.945	0	gci
8.945	0	gci
8.945	0	gci
8.945	0	gci
9.14	0	gci
9.14	0	gci
9.14	0	gci
9.32	0	gci
9.32	0	gci
9.32	0	gci
9.32	0	gci
9.32	0	gci
9.5	0	gci
9.5	0	gci
9.5	0	gci
9.64	0	gci
9.64	0	gci
9.8	0	gci
9.8	0	gci
9.8	0	gci
9.8	0	gci
9.995	0	gci
9.995	0	gci
9.995	0	gci
9.995	0	gci
10.15	0	gci
10.15	0	gci
10.15	0	gci
10.35	0	gci
10.35	0	gci
10.35	0	gci
10.35	0	gci
10.35	0	gci
10.35	0	gci
10.35	0	gci
10.35	0	gci
10.35	0	gci
10.35	0	gci
10.35	0	gci
10.6	0	gci
10.6	0	gci
10.6	0	gci
10.6	0	gci
10.6	0	gci
10.6	0	gci
10.6	0	gci
10.75	0	gci
10.75	0	gci
10.75	0	gci
10.85	0	gci
10.85	0	gci
10.85	0	gci
10.85	0	gci
10.95	0	gci
10.95	0	gci
10.95	0	gci
11.05	0	gci
11.05	0	gci
11.05	0	gci
11.05	0	gci
11.2	0	gci
11.2	0	gci
11.2	0	gci
11.2	0	gci
11.2	0	gci
11.2	0	gci
11.2	0	gci
11.35	0	gci
11.35	0	gci
11.35	0	gci
11.35	0	gci
11.45	0	gci
11.45	0	gci
11.45	0	gci
11.6	0	gci
11.6	0	gci
11.6	0	gci
11.6	0	gci
11.6	0	gci
11.6	0	gci
11.6	0	gci
11.8	0	gci
11.8	0	gci
11.8	0	gci
11.8	0	gci
11.8	0	gci
11.8	0	gci
11.8	0	gci
12	0	gci
12	0	gci
12	0	gci
12	0	gci
12	0	gci
12	0	gci
12	0	gci
12.25	0	gci
12.55	0	gci
12.7	0	gci
12.95	0	gci
13.1	0	gci
13.35	0	gci
13.6	0	gci
13.85	0	gci
14.1	0	gci
14.45	0	gci
14.45	0	gci
14.45	0	gci
14.8	0	gci
14.8	0	gci
15	0	gci
15.25	0	gci
15.25	0	gci
15.45	0	gci
15.55	0	gci
15.75	0	gci
15.75	0	gci
