## Supplementary data files for "Cancer patient survival can be accurately parameterized, revealing time-dependent therapeutic effects and doubling the precision of small trials": Iniparib_2C.csv

Time	Event	Arm
0.286	1	gc
0.286	1	gc
0.286	1	gc
0.572	1	gc
0.572	1	gc
0.572	1	gc
0.572	1	gc
0.637	1	gc
0.637	1	gc
0.703	1	gc
0.703	1	gc
0.703	1	gc
0.747	1	gc
0.747	1	gc
0.747	1	gc
0.879	1	gc
0.879	1	gc
0.945	1	gc
0.945	1	gc
1.05	1	gc
1.14	1	gc
1.14	1	gc
1.14	1	gc
1.19	1	gc
1.23	1	gc
1.23	1	gc
1.23	1	gc
1.3	1	gc
1.3	1	gc
1.3	1	gc
1.3	1	gc
1.3	1	gc
1.3	1	gc
1.34	1	gc
1.34	1	gc
1.34	1	gc
1.34	1	gc
1.34	1	gc
1.38	1	gc
1.38	1	gc
1.38	1	gc
1.38	1	gc
1.38	1	gc
1.45	1	gc
1.45	1	gc
1.45	1	gc
1.45	1	gc
1.45	1	gc
1.47	1	gc
1.47	1	gc
1.47	1	gc
1.47	1	gc
1.49	1	gc
1.49	1	gc
1.49	1	gc
1.49	1	gc
1.49	1	gc
1.56	1	gc
1.56	1	gc
1.56	1	gc
1.64	1	gc
1.64	1	gc
1.64	1	gc
1.69	1	gc
1.69	1	gc
1.8	1	gc
1.8	1	gc
1.8	1	gc
1.86	1	gc
1.93	1	gc
2	1	gc
2.14	1	gc
2.24	1	gc
2.31	1	gc
2.38	1	gc
2.4	1	gc
2.45	1	gc
2.47	1	gc
2.51	1	gc
2.53	1	gc
2.54	1	gc
2.55	1	gc
2.56	1	gc
2.57	1	gc
2.59	1	gc
2.61	1	gc
2.65	1	gc
2.66	1	gc
2.69	1	gc
2.73	1	gc
2.77	1	gc
2.79	1	gc
2.79	1	gc
2.81	1	gc
2.81	1	gc
2.83	1	gc
2.85	1	gc
2.87	1	gc
2.89	1	gc
2.9	1	gc
2.91	1	gc
2.93	1	gc
2.94	1	gc
2.96	1	gc
2.98	1	gc
3.02	1	gc
3.04	1	gc
3.16	1	gc
3.16	1	gc
3.36	1	gc
3.4	1	gc
3.46	1	gc
3.54	1	gc
3.77	1	gc
3.77	1	gc
3.77	1	gc
3.88	1	gc
3.95	1	gc
3.95	1	gc
3.99	1	gc
4.04	1	gc
4.06	1	gc
4.09	1	gc
4.14	1	gc
4.14	1	gc
4.17	1	gc
4.19	1	gc
4.2	1	gc
4.22	1	gc
4.24	1	gc
4.25	1	gc
4.28	1	gc
4.38	1	gc
4.38	1	gc
4.48	1	gc
4.53	1	gc
4.55	1	gc
4.57	1	gc
4.58	1	gc
4.9	1	gc
4.9	1	gc
4.9	1	gc
4.92	1	gc
5.09	1	gc
5.1	1	gc
5.18	1	gc
5.18	1	gc
5.18	1	gc
5.36	1	gc
5.68	1	gc
5.68	1	gc
5.68	1	gc
5.68	1	gc
5.69	1	gc
5.69	1	gc
5.77	1	gc
5.77	1	gc
5.95	1	gc
5.95	1	gc
6.07	1	gc
6.07	1	gc
6.08	1	gc
6.13	1	gc
6.19	1	gc
6.24	1	gc
6.29	1	gc
6.33	1	gc
6.4	1	gc
6.42	1	gc
6.63	1	gc
6.79	1	gc
6.85	1	gc
6.91	1	gc
7.01	1	gc
7.17	1	gc
7.18	1	gc
7.42	1	gc
7.57	1	gc
7.77	1	gc
7.96	1	gc
8.3	1	gc
8.3	1	gc
8.3	1	gc
8.43	1	gc
8.43	1	gc
8.83	1	gc
8.83	1	gc
9.64	1	gc
9.91	1	gc
10.2	1	gc
10.2	1	gc
10.5	1	gc
11.1	1	gc
12.4	1	gc
12.5	1	gc
0.077	0	gc
0.22	0	gc
0.363	0	gc
0.506	0	gc
0.506	0	gc
0.67	0	gc
0.813	0	gc
0.912	0	gc
0.9975	0	gc
1.095	0	gc
1.21	0	gc
1.32	0	gc
1.415	0	gc
1.525	0	gc
1.665	0	gc
1.745	0	gc
1.885	0	gc
2.335	0	gc
2.675	0	gc
3.005	0	gc
3.355	0	gc
3.71	0	gc
4.175	0	gc
4.335	0	gc
4.43	0	gc
4.74	0	gc
4.74	0	gc
4.74	0	gc
5.025	0	gc
5.145	0	gc
5.235	0	gc
5.52	0	gc
5.52	0	gc
5.52	0	gc
5.86	0	gc
5.86	0	gc
6.455	0	gc
6.845	0	gc
7.305	0	gc
7.685	0	gc
8.2	0	gc
8.365	0	gc
8.52	0	gc
8.72	0	gc
8.905	0	gc
9.09	0	gc
9.09	0	gc
9.28	0	gc
9.565	0	gc
9.695	0	gc
9.83	0	gc
10.3	0	gc
10.45	0	gc
10.6	0	gc
11	0	gc
11.15	0	gc
11.35	0	gc
11.7	0	gc
11.95	0	gc
12.3	0	gc
12.45	0	gc
12.6	0	gc
12.9	0	gc
0.168	1	gci
0.168	1	gci
0.195	1	gci
0.224	1	gci
0.259	1	gci
0.352	1	gci
0.697	1	gci
0.758	1	gci
0.902	1	gci
0.953	1	gci
1.08	1	gci
1.12	1	gci
1.17	1	gci
1.21	1	gci
1.21	1	gci
1.22	1	gci
1.23	1	gci
1.23	1	gci
1.24	1	gci
1.25	1	gci
1.26	1	gci
1.27	1	gci
1.28	1	gci
1.28	1	gci
1.29	1	gci
1.3	1	gci
1.31	1	gci
1.31	1	gci
1.32	1	gci
1.33	1	gci
1.34	1	gci
1.35	1	gci
1.36	1	gci
1.37	1	gci
1.37	1	gci
1.38	1	gci
1.38	1	gci
1.38	1	gci
1.39	1	gci
1.39	1	gci
1.39	1	gci
1.39	1	gci
1.4	1	gci
1.42	1	gci
1.43	1	gci
1.45	1	gci
1.47	1	gci
1.49	1	gci
1.51	1	gci
1.52	1	gci
1.53	1	gci
1.54	1	gci
1.55	1	gci
1.56	1	gci
1.58	1	gci
1.61	1	gci
1.66	1	gci
1.97	1	gci
2.04	1	gci
2.1	1	gci
2.19	1	gci
2.34	1	gci
2.44	1	gci
2.49	1	gci
2.52	1	gci
2.55	1	gci
2.56	1	gci
2.58	1	gci
2.59	1	gci
2.66	1	gci
2.66	1	gci
2.66	1	gci
2.68	1	gci
2.68	1	gci
2.7	1	gci
2.7	1	gci
2.72	1	gci
2.72	1	gci
2.77	1	gci
2.77	1	gci
2.77	1	gci
2.81	1	gci
2.82	1	gci
2.85	1	gci
2.88	1	gci
2.93	1	gci
3.02	1	gci
3.08	1	gci
3.14	1	gci
3.22	1	gci
3.32	1	gci
3.43	1	gci
3.7	1	gci
3.85	1	gci
3.91	1	gci
3.94	1	gci
3.96	1	gci
4	1	gci
4	1	gci
4	1	gci
4.02	1	gci
4.02	1	gci
4.02	1	gci
4.02	1	gci
4.02	1	gci
4.17	1	gci
4.17	1	gci
4.17	1	gci
4.17	1	gci
4.17	1	gci
4.17	1	gci
4.17	1	gci
4.17	1	gci
4.37	1	gci
4.37	1	gci
4.48	1	gci
4.48	1	gci
4.79	1	gci
4.79	1	gci
4.94	1	gci
5.03	1	gci
5.1	1	gci
5.18	1	gci
5.31	1	gci
5.51	1	gci
5.51	1	gci
5.51	1	gci
5.56	1	gci
5.56	1	gci
5.56	1	gci
5.69	1	gci
5.69	1	gci
5.69	1	gci
5.8	1	gci
5.93	1	gci
5.93	1	gci
6.06	1	gci
6.06	1	gci
6.15	1	gci
6.26	1	gci
6.5	1	gci
6.68	1	gci
6.68	1	gci
6.79	1	gci
6.85	1	gci
6.9	1	gci
6.9	1	gci
6.92	1	gci
6.92	1	gci
7	1	gci
7	1	gci
7.04	1	gci
7.11	1	gci
7.18	1	gci
7.31	1	gci
7.58	1	gci
7.97	1	gci
8.06	1	gci
8.17	1	gci
8.17	1	gci
8.46	1	gci
8.46	1	gci
8.66	1	gci
8.66	1	gci
9.44	1	gci
9.48	1	gci
9.51	1	gci
9.53	1	gci
9.6	1	gci
9.82	1	gci
9.82	1	gci
10	1	gci
11	1	gci
0.09905	0	gci
0.237	0	gci
0.3565	0	gci
0.4695	0	gci
0.6	0	gci
0.702	0	gci
0.8235	0	gci
0.9275	0	gci
1.019	0	gci
1.19	0	gci
1.295	0	gci
1.415	0	gci
1.525	0	gci
1.645	0	gci
1.77	0	gci
1.89	0	gci
2.185	0	gci
2.365	0	gci
2.545	0	gci
2.745	0	gci
2.905	0	gci
3.095	0	gci
3.27	0	gci
3.455	0	gci
3.63	0	gci
3.82	0	gci
4.14	0	gci
4.235	0	gci
4.335	0	gci
4.555	0	gci
4.555	0	gci
4.7	0	gci
4.845	0	gci
4.97	0	gci
5.095	0	gci
5.25	0	gci
5.38	0	gci
5.48	0	gci
5.625	0	gci
5.745	0	gci
5.865	0	gci
5.995	0	gci
6.205	0	gci
6.435	0	gci
6.59	0	gci
6.875	0	gci
7.05	0	gci
7.26	0	gci
7.515	0	gci
7.655	0	gci
7.795	0	gci
8.115	0	gci
8.25	0	gci
8.25	0	gci
8.25	0	gci
8.395	0	gci
8.48	0	gci
8.58	0	gci
8.58	0	gci
8.69	0	gci
8.775	0	gci
8.775	0	gci
8.875	0	gci
8.985	0	gci
8.985	0	gci
9.115	0	gci
9.115	0	gci
9.27	0	gci
9.27	0	gci
9.27	0	gci
9.4	0	gci
9.465	0	gci
9.565	0	gci
9.565	0	gci
9.655	0	gci
9.765	0	gci
9.765	0	gci
9.875	0	gci
9.965	0	gci
10.35	0	gci
10.55	0	gci
10.75	0	gci
11.05	0	gci
11.35	0	gci
11.6	0	gci
11.85	0	gci
12.2	0	gci
12.5	0	gci
