## Supplementary data files for "Cancer patient survival can be accurately parameterized, revealing time-dependent therapeutic effects and doubling the precision of small trials": INSPIRE_2A.csv

Time	Event	Arm
0.157	1	necitumumab_ct
0.172	1	necitumumab_ct
0.344	1	necitumumab_ct
0.344	1	necitumumab_ct
0.402	1	necitumumab_ct
0.431	1	necitumumab_ct
0.431	1	necitumumab_ct
0.503	1	necitumumab_ct
0.503	1	necitumumab_ct
0.503	1	necitumumab_ct
0.624	1	necitumumab_ct
0.682	1	necitumumab_ct
0.794	1	necitumumab_ct
0.837	1	necitumumab_ct
0.869	1	necitumumab_ct
1.04	1	necitumumab_ct
1.07	1	necitumumab_ct
1.11	1	necitumumab_ct
1.15	1	necitumumab_ct
1.21	1	necitumumab_ct
1.33	1	necitumumab_ct
1.56	1	necitumumab_ct
1.67	1	necitumumab_ct
1.71	1	necitumumab_ct
1.87	1	necitumumab_ct
1.96	1	necitumumab_ct
2.04	1	necitumumab_ct
2.07	1	necitumumab_ct
2.09	1	necitumumab_ct
2.18	1	necitumumab_ct
2.37	1	necitumumab_ct
2.46	1	necitumumab_ct
2.53	1	necitumumab_ct
2.59	1	necitumumab_ct
2.64	1	necitumumab_ct
2.76	1	necitumumab_ct
2.76	1	necitumumab_ct
2.9	1	necitumumab_ct
2.91	1	necitumumab_ct
2.91	1	necitumumab_ct
2.93	1	necitumumab_ct
2.94	1	necitumumab_ct
2.96	1	necitumumab_ct
3.36	1	necitumumab_ct
3.51	1	necitumumab_ct
3.51	1	necitumumab_ct
3.51	1	necitumumab_ct
3.68	1	necitumumab_ct
3.71	1	necitumumab_ct
4	1	necitumumab_ct
4	1	necitumumab_ct
4	1	necitumumab_ct
4	1	necitumumab_ct
4	1	necitumumab_ct
4.01	1	necitumumab_ct
4.04	1	necitumumab_ct
4.11	1	necitumumab_ct
4.26	1	necitumumab_ct
4.27	1	necitumumab_ct
4.29	1	necitumumab_ct
4.32	1	necitumumab_ct
4.37	1	necitumumab_ct
4.38	1	necitumumab_ct
4.5	1	necitumumab_ct
4.55	1	necitumumab_ct
4.61	1	necitumumab_ct
4.62	1	necitumumab_ct
4.81	1	necitumumab_ct
5.01	1	necitumumab_ct
5.04	1	necitumumab_ct
5.04	1	necitumumab_ct
5.08	1	necitumumab_ct
5.13	1	necitumumab_ct
5.15	1	necitumumab_ct
5.25	1	necitumumab_ct
5.38	1	necitumumab_ct
5.41	1	necitumumab_ct
5.42	1	necitumumab_ct
5.61	1	necitumumab_ct
5.62	1	necitumumab_ct
5.63	1	necitumumab_ct
5.65	1	necitumumab_ct
5.68	1	necitumumab_ct
5.71	1	necitumumab_ct
5.78	1	necitumumab_ct
5.78	1	necitumumab_ct
5.83	1	necitumumab_ct
5.9	1	necitumumab_ct
5.98	1	necitumumab_ct
6.04	1	necitumumab_ct
6.06	1	necitumumab_ct
6.16	1	necitumumab_ct
6.3	1	necitumumab_ct
6.36	1	necitumumab_ct
6.38	1	necitumumab_ct
6.42	1	necitumumab_ct
6.53	1	necitumumab_ct
6.58	1	necitumumab_ct
6.96	1	necitumumab_ct
7.03	1	necitumumab_ct
7.08	1	necitumumab_ct
7.53	1	necitumumab_ct
7.58	1	necitumumab_ct
7.6	1	necitumumab_ct
7.64	1	necitumumab_ct
7.72	1	necitumumab_ct
7.77	1	necitumumab_ct
7.89	1	necitumumab_ct
7.9	1	necitumumab_ct
8	1	necitumumab_ct
8.05	1	necitumumab_ct
8.07	1	necitumumab_ct
8.15	1	necitumumab_ct
8.22	1	necitumumab_ct
8.33	1	necitumumab_ct
8.35	1	necitumumab_ct
8.39	1	necitumumab_ct
8.52	1	necitumumab_ct
8.65	1	necitumumab_ct
8.67	1	necitumumab_ct
8.69	1	necitumumab_ct
8.72	1	necitumumab_ct
8.87	1	necitumumab_ct
8.93	1	necitumumab_ct
8.94	1	necitumumab_ct
8.97	1	necitumumab_ct
9	1	necitumumab_ct
9.12	1	necitumumab_ct
9.16	1	necitumumab_ct
9.2	1	necitumumab_ct
9.45	1	necitumumab_ct
9.55	1	necitumumab_ct
9.58	1	necitumumab_ct
9.79	1	necitumumab_ct
10.2	1	necitumumab_ct
10.2	1	necitumumab_ct
10.4	1	necitumumab_ct
10.4	1	necitumumab_ct
10.5	1	necitumumab_ct
10.5	1	necitumumab_ct
10.8	1	necitumumab_ct
10.9	1	necitumumab_ct
10.9	1	necitumumab_ct
10.9	1	necitumumab_ct
11	1	necitumumab_ct
11.1	1	necitumumab_ct
11.1	1	necitumumab_ct
11.3	1	necitumumab_ct
11.5	1	necitumumab_ct
11.5	1	necitumumab_ct
11.6	1	necitumumab_ct
11.7	1	necitumumab_ct
11.7	1	necitumumab_ct
11.8	1	necitumumab_ct
12.1	1	necitumumab_ct
12.1	1	necitumumab_ct
12.3	1	necitumumab_ct
12.3	1	necitumumab_ct
12.5	1	necitumumab_ct
12.6	1	necitumumab_ct
12.6	1	necitumumab_ct
13.2	1	necitumumab_ct
13.4	1	necitumumab_ct
13.5	1	necitumumab_ct
13.5	1	necitumumab_ct
13.5	1	necitumumab_ct
14	1	necitumumab_ct
14	1	necitumumab_ct
14.3	1	necitumumab_ct
14.4	1	necitumumab_ct
14.4	1	necitumumab_ct
14.6	1	necitumumab_ct
14.6	1	necitumumab_ct
14.8	1	necitumumab_ct
15	1	necitumumab_ct
15.1	1	necitumumab_ct
15.2	1	necitumumab_ct
15.3	1	necitumumab_ct
15.4	1	necitumumab_ct
15.6	1	necitumumab_ct
15.7	1	necitumumab_ct
15.8	1	necitumumab_ct
15.8	1	necitumumab_ct
15.9	1	necitumumab_ct
16	1	necitumumab_ct
16.1	1	necitumumab_ct
16.2	1	necitumumab_ct
16.3	1	necitumumab_ct
16.4	1	necitumumab_ct
16.5	1	necitumumab_ct
16.6	1	necitumumab_ct
16.7	1	necitumumab_ct
16.7	1	necitumumab_ct
16.9	1	necitumumab_ct
16.9	1	necitumumab_ct
16.9	1	necitumumab_ct
17	1	necitumumab_ct
17.2	1	necitumumab_ct
17.3	1	necitumumab_ct
17.3	1	necitumumab_ct
17.3	1	necitumumab_ct
17.4	1	necitumumab_ct
17.6	1	necitumumab_ct
17.6	1	necitumumab_ct
17.8	1	necitumumab_ct
17.8	1	necitumumab_ct
17.8	1	necitumumab_ct
17.9	1	necitumumab_ct
18.1	1	necitumumab_ct
18.8	1	necitumumab_ct
18.9	1	necitumumab_ct
18.9	1	necitumumab_ct
19.1	1	necitumumab_ct
19.1	1	necitumumab_ct
19.5	1	necitumumab_ct
19.7	1	necitumumab_ct
19.8	1	necitumumab_ct
20	1	necitumumab_ct
20.3	1	necitumumab_ct
20.5	1	necitumumab_ct
20.7	1	necitumumab_ct
20.8	1	necitumumab_ct
21.1	1	necitumumab_ct
21.6	1	necitumumab_ct
21.7	1	necitumumab_ct
21.7	1	necitumumab_ct
21.9	1	necitumumab_ct
23.4	1	necitumumab_ct
24.7	1	necitumumab_ct
25.8	1	necitumumab_ct
26	1	necitumumab_ct
27.8	1	necitumumab_ct
0.1835	0	necitumumab_ct
0.3585	0	necitumumab_ct
0.5855	0	necitumumab_ct
0.738	0	necitumumab_ct
0.91	0	necitumumab_ct
1.09	0	necitumumab_ct
1.28	0	necitumumab_ct
1.46	0	necitumumab_ct
1.655	0	necitumumab_ct
1.82	0	necitumumab_ct
2.21	0	necitumumab_ct
2.43	0	necitumumab_ct
2.605	0	necitumumab_ct
2.83	0	necitumumab_ct
3	0	necitumumab_ct
3.2	0	necitumumab_ct
3.45	0	necitumumab_ct
3.605	0	necitumumab_ct
3.855	0	necitumumab_ct
4.67	0	necitumumab_ct
5.33	0	necitumumab_ct
8.985	0	necitumumab_ct
10.95	0	necitumumab_ct
12.95	0	necitumumab_ct
14.95	0	necitumumab_ct
16.95	0	necitumumab_ct
18.35	0	necitumumab_ct
18.75	0	necitumumab_ct
19.15	0	necitumumab_ct
19.55	0	necitumumab_ct
20.35	0	necitumumab_ct
20.65	0	necitumumab_ct
20.95	0	necitumumab_ct
21.35	0	necitumumab_ct
21.65	0	necitumumab_ct
22.15	0	necitumumab_ct
22.25	0	necitumumab_ct
22.35	0	necitumumab_ct
22.45	0	necitumumab_ct
22.55	0	necitumumab_ct
22.65	0	necitumumab_ct
22.75	0	necitumumab_ct
22.85	0	necitumumab_ct
22.95	0	necitumumab_ct
23.15	0	necitumumab_ct
23.25	0	necitumumab_ct
23.35	0	necitumumab_ct
23.45	0	necitumumab_ct
23.55	0	necitumumab_ct
23.65	0	necitumumab_ct
23.75	0	necitumumab_ct
23.85	0	necitumumab_ct
24.15	0	necitumumab_ct
24.35	0	necitumumab_ct
24.45	0	necitumumab_ct
24.65	0	necitumumab_ct
24.75	0	necitumumab_ct
24.95	0	necitumumab_ct
25.05	0	necitumumab_ct
25.25	0	necitumumab_ct
25.35	0	necitumumab_ct
25.55	0	necitumumab_ct
25.65	0	necitumumab_ct
25.85	0	necitumumab_ct
26.25	0	necitumumab_ct
26.55	0	necitumumab_ct
26.85	0	necitumumab_ct
27.15	0	necitumumab_ct
27.45	0	necitumumab_ct
27.75	0	necitumumab_ct
28.25	0	necitumumab_ct
28.45	0	necitumumab_ct
28.65	0	necitumumab_ct
28.85	0	necitumumab_ct
29.15	0	necitumumab_ct
29.35	0	necitumumab_ct
29.55	0	necitumumab_ct
29.75	0	necitumumab_ct
30.25	0	necitumumab_ct
30.55	0	necitumumab_ct
30.75	0	necitumumab_ct
31.05	0	necitumumab_ct
31.35	0	necitumumab_ct
0.0739	1	ct
0.0739	1	ct
0.0963	1	ct
0.158	1	ct
0.229	1	ct
0.39	1	ct
0.591	1	ct
0.72	1	ct
0.748	1	ct
0.819	1	ct
0.819	1	ct
0.938	1	ct
1.01	1	ct
1.16	1	ct
1.28	1	ct
1.36	1	ct
1.5	1	ct
1.58	1	ct
1.64	1	ct
1.7	1	ct
1.77	1	ct
1.88	1	ct
1.93	1	ct
2.01	1	ct
2.1	1	ct
2.17	1	ct
2.27	1	ct
2.34	1	ct
2.44	1	ct
2.55	1	ct
2.62	1	ct
2.67	1	ct
2.73	1	ct
2.79	1	ct
2.84	1	ct
2.93	1	ct
3.02	1	ct
3.16	1	ct
3.21	1	ct
3.26	1	ct
3.37	1	ct
3.62	1	ct
3.66	1	ct
3.66	1	ct
3.69	1	ct
3.71	1	ct
3.74	1	ct
3.76	1	ct
3.79	1	ct
3.81	1	ct
3.84	1	ct
3.87	1	ct
3.96	1	ct
4.01	1	ct
4.16	1	ct
4.31	1	ct
4.39	1	ct
4.47	1	ct
4.54	1	ct
4.6	1	ct
4.67	1	ct
4.78	1	ct
4.91	1	ct
4.94	1	ct
4.98	1	ct
5.01	1	ct
5.04	1	ct
5.1	1	ct
5.25	1	ct
5.32	1	ct
5.37	1	ct
5.43	1	ct
5.49	1	ct
5.58	1	ct
5.63	1	ct
5.69	1	ct
5.75	1	ct
5.81	1	ct
5.89	1	ct
5.96	1	ct
6.03	1	ct
6.06	1	ct
6.11	1	ct
6.13	1	ct
6.18	1	ct
6.23	1	ct
6.28	1	ct
6.34	1	ct
6.51	1	ct
6.86	1	ct
6.95	1	ct
7.08	1	ct
7.13	1	ct
7.18	1	ct
7.2	1	ct
7.23	1	ct
7.28	1	ct
7.33	1	ct
7.35	1	ct
7.41	1	ct
7.45	1	ct
7.51	1	ct
7.54	1	ct
7.65	1	ct
7.75	1	ct
7.85	1	ct
7.96	1	ct
8.07	1	ct
8.2	1	ct
8.36	1	ct
8.46	1	ct
8.53	1	ct
8.61	1	ct
8.68	1	ct
8.73	1	ct
8.78	1	ct
8.84	1	ct
8.96	1	ct
9.1	1	ct
9.12	1	ct
9.17	1	ct
9.22	1	ct
9.32	1	ct
9.37	1	ct
9.42	1	ct
9.45	1	ct
9.46	1	ct
9.48	1	ct
9.49	1	ct
9.53	1	ct
9.64	1	ct
9.76	1	ct
9.86	1	ct
9.97	1	ct
10.1	1	ct
10.1	1	ct
10.2	1	ct
10.2	1	ct
10.4	1	ct
10.5	1	ct
10.5	1	ct
10.5	1	ct
10.6	1	ct
10.6	1	ct
10.6	1	ct
10.7	1	ct
10.7	1	ct
10.8	1	ct
10.9	1	ct
11	1	ct
11	1	ct
11.1	1	ct
11.4	1	ct
11.6	1	ct
11.7	1	ct
11.8	1	ct
11.9	1	ct
12	1	ct
12.1	1	ct
12.2	1	ct
12.3	1	ct
12.5	1	ct
12.5	1	ct
12.6	1	ct
12.7	1	ct
12.7	1	ct
12.9	1	ct
13	1	ct
13.1	1	ct
13.2	1	ct
13.3	1	ct
13.3	1	ct
13.4	1	ct
13.4	1	ct
13.5	1	ct
13.5	1	ct
13.6	1	ct
13.6	1	ct
13.6	1	ct
13.7	1	ct
13.7	1	ct
13.8	1	ct
13.8	1	ct
13.9	1	ct
13.9	1	ct
14	1	ct
14.4	1	ct
14.5	1	ct
14.6	1	ct
14.7	1	ct
14.7	1	ct
14.9	1	ct
15.2	1	ct
15.4	1	ct
15.8	1	ct
16	1	ct
16.1	1	ct
16.2	1	ct
16.4	1	ct
16.5	1	ct
16.6	1	ct
16.8	1	ct
17	1	ct
17.1	1	ct
17.2	1	ct
17.4	1	ct
17.4	1	ct
17.5	1	ct
17.6	1	ct
17.8	1	ct
17.9	1	ct
18	1	ct
18	1	ct
18.1	1	ct
18.1	1	ct
18.2	1	ct
18.9	1	ct
19.2	1	ct
19.5	1	ct
19.9	1	ct
20	1	ct
20.1	1	ct
20.2	1	ct
20.2	1	ct
20.3	1	ct
20.3	1	ct
20.7	1	ct
20.7	1	ct
20.8	1	ct
21.3	1	ct
21.6	1	ct
21.8	1	ct
22	1	ct
22.8	1	ct
23.8	1	ct
24.1	1	ct
24.5	1	ct
24.8	1	ct
24.9	1	ct
25.8	1	ct
26.1	1	ct
26.4	1	ct
28.5	1	ct
0.3305	0	ct
0.6755	0	ct
0.9895	0	ct
1.31	0	ct
1.685	0	ct
2.415	0	ct
2.8	0	ct
3.2	0	ct
3.585	0	ct
4.49	0	ct
4.995	0	ct
5.5	0	ct
6.695	0	ct
7.365	0	ct
10.95	0	ct
12.95	0	ct
14.65	0	ct
15.35	0	ct
16.95	0	ct
20.15	0	ct
20.35	0	ct
20.45	0	ct
20.65	0	ct
20.75	0	ct
20.95	0	ct
21.05	0	ct
21.25	0	ct
21.35	0	ct
21.55	0	ct
21.65	0	ct
21.85	0	ct
22.35	0	ct
22.65	0	ct
22.95	0	ct
23.35	0	ct
23.65	0	ct
24.15	0	ct
24.25	0	ct
24.35	0	ct
24.45	0	ct
24.55	0	ct
24.75	0	ct
24.85	0	ct
24.95	0	ct
25.05	0	ct
25.15	0	ct
25.25	0	ct
25.45	0	ct
25.55	0	ct
25.65	0	ct
25.75	0	ct
25.85	0	ct
26.15	0	ct
26.25	0	ct
26.35	0	ct
26.55	0	ct
26.65	0	ct
26.75	0	ct
26.9	0	ct
27.05	0	ct
27.15	0	ct
27.35	0	ct
27.45	0	ct
27.55	0	ct
27.75	0	ct
27.85	0	ct
28.35	0	ct
28.7	0	ct
29.15	0	ct
29.55	0	ct
30.4	0	ct
30.75	0	ct
31.15	0	ct
31.55	0	ct
34.45	0	ct
