## Supplementary data files for "Cancer patient survival can be accurately parameterized, revealing time-dependent therapeutic effects and doubling the precision of small trials": INSPIRE_2B.csv

Time	Event	Arm
0.196	1	necitumumab_ct
0.196	1	necitumumab_ct
0.267	1	necitumumab_ct
0.339	1	necitumumab_ct
0.411	1	necitumumab_ct
0.411	1	necitumumab_ct
0.453	1	necitumumab_ct
0.525	1	necitumumab_ct
0.525	1	necitumumab_ct
0.525	1	necitumumab_ct
0.668	1	necitumumab_ct
0.697	1	necitumumab_ct
0.697	1	necitumumab_ct
0.725	1	necitumumab_ct
0.725	1	necitumumab_ct
0.754	1	necitumumab_ct
0.883	1	necitumumab_ct
0.983	1	necitumumab_ct
1.05	1	necitumumab_ct
1.07	1	necitumumab_ct
1.07	1	necitumumab_ct
1.1	1	necitumumab_ct
1.1	1	necitumumab_ct
1.13	1	necitumumab_ct
1.18	1	necitumumab_ct
1.23	1	necitumumab_ct
1.37	1	necitumumab_ct
1.37	1	necitumumab_ct
1.37	1	necitumumab_ct
1.37	1	necitumumab_ct
1.4	1	necitumumab_ct
1.4	1	necitumumab_ct
1.4	1	necitumumab_ct
1.4	1	necitumumab_ct
1.4	1	necitumumab_ct
1.4	1	necitumumab_ct
1.4	1	necitumumab_ct
1.47	1	necitumumab_ct
1.47	1	necitumumab_ct
1.47	1	necitumumab_ct
1.53	1	necitumumab_ct
1.53	1	necitumumab_ct
1.66	1	necitumumab_ct
1.66	1	necitumumab_ct
1.76	1	necitumumab_ct
1.84	1	necitumumab_ct
1.97	1	necitumumab_ct
1.97	1	necitumumab_ct
2.06	1	necitumumab_ct
2.08	1	necitumumab_ct
2.16	1	necitumumab_ct
2.16	1	necitumumab_ct
2.36	1	necitumumab_ct
2.36	1	necitumumab_ct
2.5	1	necitumumab_ct
2.6	1	necitumumab_ct
2.6	1	necitumumab_ct
2.63	1	necitumumab_ct
2.66	1	necitumumab_ct
2.7	1	necitumumab_ct
2.73	1	necitumumab_ct
2.76	1	necitumumab_ct
2.76	1	necitumumab_ct
2.77	1	necitumumab_ct
2.77	1	necitumumab_ct
2.81	1	necitumumab_ct
2.81	1	necitumumab_ct
2.86	1	necitumumab_ct
2.87	1	necitumumab_ct
2.87	1	necitumumab_ct
2.9	1	necitumumab_ct
2.9	1	necitumumab_ct
2.93	1	necitumumab_ct
2.93	1	necitumumab_ct
2.93	1	necitumumab_ct
2.96	1	necitumumab_ct
2.99	1	necitumumab_ct
2.99	1	necitumumab_ct
3.03	1	necitumumab_ct
3.03	1	necitumumab_ct
3.03	1	necitumumab_ct
3.03	1	necitumumab_ct
3.03	1	necitumumab_ct
3.12	1	necitumumab_ct
3.19	1	necitumumab_ct
3.24	1	necitumumab_ct
3.24	1	necitumumab_ct
3.36	1	necitumumab_ct
3.36	1	necitumumab_ct
3.42	1	necitumumab_ct
3.47	1	necitumumab_ct
3.73	1	necitumumab_ct
3.73	1	necitumumab_ct
3.76	1	necitumumab_ct
3.93	1	necitumumab_ct
3.93	1	necitumumab_ct
3.93	1	necitumumab_ct
4.07	1	necitumumab_ct
4.1	1	necitumumab_ct
4.1	1	necitumumab_ct
4.13	1	necitumumab_ct
4.13	1	necitumumab_ct
4.19	1	necitumumab_ct
4.19	1	necitumumab_ct
4.22	1	necitumumab_ct
4.25	1	necitumumab_ct
4.27	1	necitumumab_ct
4.27	1	necitumumab_ct
4.33	1	necitumumab_ct
4.37	1	necitumumab_ct
4.4	1	necitumumab_ct
4.4	1	necitumumab_ct
4.4	1	necitumumab_ct
4.42	1	necitumumab_ct
4.42	1	necitumumab_ct
4.42	1	necitumumab_ct
4.47	1	necitumumab_ct
4.55	1	necitumumab_ct
4.62	1	necitumumab_ct
4.73	1	necitumumab_ct
4.79	1	necitumumab_ct
4.86	1	necitumumab_ct
4.86	1	necitumumab_ct
5.1	1	necitumumab_ct
5.13	1	necitumumab_ct
5.28	1	necitumumab_ct
5.28	1	necitumumab_ct
5.38	1	necitumumab_ct
5.38	1	necitumumab_ct
5.45	1	necitumumab_ct
5.45	1	necitumumab_ct
5.45	1	necitumumab_ct
5.53	1	necitumumab_ct
5.55	1	necitumumab_ct
5.55	1	necitumumab_ct
5.58	1	necitumumab_ct
5.58	1	necitumumab_ct
5.58	1	necitumumab_ct
5.58	1	necitumumab_ct
5.63	1	necitumumab_ct
5.63	1	necitumumab_ct
5.63	1	necitumumab_ct
5.63	1	necitumumab_ct
5.67	1	necitumumab_ct
5.67	1	necitumumab_ct
5.67	1	necitumumab_ct
5.7	1	necitumumab_ct
5.75	1	necitumumab_ct
5.76	1	necitumumab_ct
5.8	1	necitumumab_ct
5.84	1	necitumumab_ct
5.85	1	necitumumab_ct
6.01	1	necitumumab_ct
6.03	1	necitumumab_ct
6.28	1	necitumumab_ct
6.3	1	necitumumab_ct
6.51	1	necitumumab_ct
6.61	1	necitumumab_ct
6.8	1	necitumumab_ct
6.87	1	necitumumab_ct
6.9	1	necitumumab_ct
6.93	1	necitumumab_ct
6.93	1	necitumumab_ct
6.94	1	necitumumab_ct
6.97	1	necitumumab_ct
7	1	necitumumab_ct
7.04	1	necitumumab_ct
7.06	1	necitumumab_ct
7.13	1	necitumumab_ct
7.18	1	necitumumab_ct
7.28	1	necitumumab_ct
7.38	1	necitumumab_ct
7.45	1	necitumumab_ct
7.49	1	necitumumab_ct
7.62	1	necitumumab_ct
7.62	1	necitumumab_ct
7.64	1	necitumumab_ct
7.69	1	necitumumab_ct
7.73	1	necitumumab_ct
8.12	1	necitumumab_ct
8.29	1	necitumumab_ct
8.33	1	necitumumab_ct
8.35	1	necitumumab_ct
8.39	1	necitumumab_ct
8.56	1	necitumumab_ct
8.59	1	necitumumab_ct
8.7	1	necitumumab_ct
8.71	1	necitumumab_ct
8.81	1	necitumumab_ct
9.12	1	necitumumab_ct
9.41	1	necitumumab_ct
9.45	1	necitumumab_ct
9.5	1	necitumumab_ct
9.6	1	necitumumab_ct
9.81	1	necitumumab_ct
9.83	1	necitumumab_ct
9.97	1	necitumumab_ct
10.3	1	necitumumab_ct
10.4	1	necitumumab_ct
11	1	necitumumab_ct
11.1	1	necitumumab_ct
11.2	1	necitumumab_ct
11.3	1	necitumumab_ct
11.4	1	necitumumab_ct
11.5	1	necitumumab_ct
11.6	1	necitumumab_ct
11.7	1	necitumumab_ct
11.8	1	necitumumab_ct
11.9	1	necitumumab_ct
12.3	1	necitumumab_ct
12.5	1	necitumumab_ct
12.6	1	necitumumab_ct
12.7	1	necitumumab_ct
12.8	1	necitumumab_ct
12.8	1	necitumumab_ct
13.6	1	necitumumab_ct
13.7	1	necitumumab_ct
13.9	1	necitumumab_ct
14.1	1	necitumumab_ct
14.8	1	necitumumab_ct
15.5	1	necitumumab_ct
15.6	1	necitumumab_ct
16	1	necitumumab_ct
16.1	1	necitumumab_ct
16.8	1	necitumumab_ct
16.9	1	necitumumab_ct
17.3	1	necitumumab_ct
18	1	necitumumab_ct
18.1	1	necitumumab_ct
21	1	necitumumab_ct
22.2	1	necitumumab_ct
22.4	1	necitumumab_ct
22.4	1	necitumumab_ct
0.066925	0	necitumumab_ct
0.16	0	necitumumab_ct
0.2315	0	necitumumab_ct
0.303	0	necitumumab_ct
0.375	0	necitumumab_ct
0.432	0	necitumumab_ct
0.489	0	necitumumab_ct
0.568	0	necitumumab_ct
0.6395	0	necitumumab_ct
0.711	0	necitumumab_ct
0.8185	0	necitumumab_ct
0.8185	0	necitumumab_ct
0.897	0	necitumumab_ct
0.947	0	necitumumab_ct
1.0165	0	necitumumab_ct
1.115	0	necitumumab_ct
1.205	0	necitumumab_ct
1.3	0	necitumumab_ct
1.3	0	necitumumab_ct
1.385	0	necitumumab_ct
1.435	0	necitumumab_ct
1.57	0	necitumumab_ct
1.57	0	necitumumab_ct
1.68	0	necitumumab_ct
1.73	0	necitumumab_ct
1.8	0	necitumumab_ct
1.875	0	necitumumab_ct
1.94	0	necitumumab_ct
2.12	0	necitumumab_ct
2.245	0	necitumumab_ct
2.395	0	necitumumab_ct
2.46	0	necitumumab_ct
2.55	0	necitumumab_ct
2.715	0	necitumumab_ct
2.835	0	necitumumab_ct
2.945	0	necitumumab_ct
3.045	0	necitumumab_ct
3.155	0	necitumumab_ct
3.27	0	necitumumab_ct
3.39	0	necitumumab_ct
3.515	0	necitumumab_ct
3.61	0	necitumumab_ct
3.695	0	necitumumab_ct
3.88	0	necitumumab_ct
3.945	0	necitumumab_ct
4.16	0	necitumumab_ct
4.3	0	necitumumab_ct
4.41	0	necitumumab_ct
4.51	0	necitumumab_ct
4.655	0	necitumumab_ct
4.76	0	necitumumab_ct
4.89	0	necitumumab_ct
4.95	0	necitumumab_ct
5.075	0	necitumumab_ct
5.24	0	necitumumab_ct
5.31	0	necitumumab_ct
5.425	0	necitumumab_ct
5.54	0	necitumumab_ct
5.65	0	necitumumab_ct
5.775	0	necitumumab_ct
5.89	0	necitumumab_ct
6.325	0	necitumumab_ct
6.67	0	necitumumab_ct
6.995	0	necitumumab_ct
7.33	0	necitumumab_ct
7.655	0	necitumumab_ct
8.66	0	necitumumab_ct
9.33	0	necitumumab_ct
10.45	0	necitumumab_ct
10.95	0	necitumumab_ct
11.45	0	necitumumab_ct
14.9	0	necitumumab_ct
16.95	0	necitumumab_ct
18.95	0	necitumumab_ct
22.45	0	necitumumab_ct
22.95	0	necitumumab_ct
23.45	0	necitumumab_ct
24.95	0	necitumumab_ct
26.45	0	necitumumab_ct
26.95	0	necitumumab_ct
27.45	0	necitumumab_ct
30.15	0	necitumumab_ct
0.0241	1	ct
0.0569	1	ct
0.0783	1	ct
0.131	1	ct
0.184	1	ct
0.269	1	ct
0.37	1	ct
0.59	1	ct
0.641	1	ct
0.692	1	ct
0.752	1	ct
0.761	1	ct
0.783	1	ct
0.786	1	ct
0.804	1	ct
0.854	1	ct
0.997	1	ct
1.08	1	ct
1.11	1	ct
1.16	1	ct
1.19	1	ct
1.23	1	ct
1.25	1	ct
1.29	1	ct
1.31	1	ct
1.34	1	ct
1.36	1	ct
1.37	1	ct
1.38	1	ct
1.39	1	ct
1.39	1	ct
1.39	1	ct
1.39	1	ct
1.4	1	ct
1.4	1	ct
1.42	1	ct
1.42	1	ct
1.43	1	ct
1.47	1	ct
1.47	1	ct
1.5	1	ct
1.54	1	ct
1.59	1	ct
1.62	1	ct
1.65	1	ct
1.69	1	ct
1.72	1	ct
1.8	1	ct
1.84	1	ct
1.89	1	ct
1.99	1	ct
2.07	1	ct
2.19	1	ct
2.26	1	ct
2.35	1	ct
2.47	1	ct
2.53	1	ct
2.57	1	ct
2.61	1	ct
2.64	1	ct
2.65	1	ct
2.67	1	ct
2.7	1	ct
2.71	1	ct
2.72	1	ct
2.73	1	ct
2.73	1	ct
2.75	1	ct
2.75	1	ct
2.77	1	ct
2.79	1	ct
2.82	1	ct
2.85	1	ct
2.87	1	ct
2.88	1	ct
2.97	1	ct
2.97	1	ct
2.97	1	ct
3	1	ct
3.04	1	ct
3.06	1	ct
3.1	1	ct
3.14	1	ct
3.2	1	ct
3.28	1	ct
3.37	1	ct
3.49	1	ct
3.58	1	ct
3.64	1	ct
3.66	1	ct
3.69	1	ct
3.71	1	ct
3.75	1	ct
3.81	1	ct
3.86	1	ct
3.92	1	ct
4.04	1	ct
4.08	1	ct
4.12	1	ct
4.15	1	ct
4.16	1	ct
4.16	1	ct
4.18	1	ct
4.19	1	ct
4.2	1	ct
4.2	1	ct
4.25	1	ct
4.25	1	ct
4.27	1	ct
4.29	1	ct
4.31	1	ct
4.33	1	ct
4.41	1	ct
4.41	1	ct
4.41	1	ct
4.44	1	ct
4.47	1	ct
4.51	1	ct
4.52	1	ct
4.54	1	ct
4.57	1	ct
4.61	1	ct
4.63	1	ct
4.65	1	ct
4.67	1	ct
4.69	1	ct
4.74	1	ct
4.78	1	ct
4.81	1	ct
4.86	1	ct
4.9	1	ct
4.97	1	ct
5.03	1	ct
5.15	1	ct
5.25	1	ct
5.33	1	ct
5.37	1	ct
5.39	1	ct
5.4	1	ct
5.43	1	ct
5.46	1	ct
5.5	1	ct
5.54	1	ct
5.55	1	ct
5.55	1	ct
5.55	1	ct
5.56	1	ct
5.56	1	ct
5.56	1	ct
5.56	1	ct
5.57	1	ct
5.57	1	ct
5.58	1	ct
5.59	1	ct
5.61	1	ct
5.62	1	ct
5.65	1	ct
5.65	1	ct
5.67	1	ct
5.68	1	ct
5.69	1	ct
5.71	1	ct
5.74	1	ct
5.77	1	ct
5.79	1	ct
5.83	1	ct
5.84	1	ct
5.86	1	ct
5.88	1	ct
5.92	1	ct
5.97	1	ct
6	1	ct
6.07	1	ct
6.17	1	ct
6.23	1	ct
6.3	1	ct
6.34	1	ct
6.49	1	ct
6.61	1	ct
6.64	1	ct
6.67	1	ct
6.73	1	ct
6.84	1	ct
6.89	1	ct
6.9	1	ct
6.93	1	ct
6.93	1	ct
6.94	1	ct
6.94	1	ct
6.95	1	ct
6.96	1	ct
6.97	1	ct
7.03	1	ct
7.11	1	ct
7.15	1	ct
7.16	1	ct
7.18	1	ct
7.2	1	ct
7.25	1	ct
7.34	1	ct
7.4	1	ct
7.47	1	ct
7.53	1	ct
7.71	1	ct
7.81	1	ct
7.96	1	ct
8.2	1	ct
8.32	1	ct
8.36	1	ct
8.44	1	ct
8.53	1	ct
8.59	1	ct
8.69	1	ct
8.76	1	ct
8.84	1	ct
8.95	1	ct
9.03	1	ct
9.2	1	ct
9.49	1	ct
9.86	1	ct
9.94	1	ct
10	1	ct
10.2	1	ct
10.5	1	ct
10.6	1	ct
11.1	1	ct
11.4	1	ct
12.2	1	ct
12.4	1	ct
12.7	1	ct
13	1	ct
15.3	1	ct
15.8	1	ct
16.6	1	ct
16.8	1	ct
17	1	ct
17.5	1	ct
18.6	1	ct
19.6	1	ct
19.7	1	ct
21	1	ct
24.8	1	ct
0.09115	0	ct
0.1765	0	ct
0.28	0	ct
0.3555	0	ct
0.462	0	ct
0.537	0	ct
0.6335	0	ct
0.724	0	ct
0.824	0	ct
0.907	0	ct
1.0085	0	ct
1.09	0	ct
1.18	0	ct
1.28	0	ct
1.375	0	ct
1.45	0	ct
1.56	0	ct
1.645	0	ct
1.735	0	ct
1.825	0	ct
1.915	0	ct
2.195	0	ct
2.375	0	ct
2.555	0	ct
2.735	0	ct
2.925	0	ct
3.105	0	ct
3.29	0	ct
3.475	0	ct
3.65	0	ct
3.825	0	ct
4.11	0	ct
4.225	0	ct
4.325	0	ct
4.425	0	ct
4.53	0	ct
4.635	0	ct
4.745	0	ct
4.85	0	ct
4.955	0	ct
5.045	0	ct
5.175	0	ct
5.275	0	ct
5.375	0	ct
5.475	0	ct
5.585	0	ct
5.685	0	ct
5.8	0	ct
5.895	0	ct
6.265	0	ct
6.575	0	ct
6.87	0	ct
7.135	0	ct
7.435	0	ct
7.72	0	ct
8.275	0	ct
8.455	0	ct
8.66	0	ct
8.885	0	ct
9.095	0	ct
9.34	0	ct
9.555	0	ct
9.77	0	ct
10.95	0	ct
12.65	0	ct
13.35	0	ct
14.95	0	ct
18.45	0	ct
18.95	0	ct
19.45	0	ct
20.45	0	ct
20.95	0	ct
21.45	0	ct
22.95	0	ct
24.95	0	ct
30.15	0	ct
