## Supplementary data files for "Cancer patient survival can be accurately parameterized, revealing time-dependent therapeutic effects and doubling the precision of small trials": INT0142_2A.csv

Time	Event	Arm
1.45	1	tamoxifen
1.45	1	tamoxifen
2.02	1	tamoxifen
2.06	1	tamoxifen
2.54	1	tamoxifen
3.24	1	tamoxifen
3.59	1	tamoxifen
4.48	1	tamoxifen
5.01	1	tamoxifen
6.43	1	tamoxifen
7.06	1	tamoxifen
9.04	1	tamoxifen
9.04	1	tamoxifen
10.4	1	tamoxifen
1.5	0	tamoxifen
1.74	0	tamoxifen
2.505	0	tamoxifen
4.245	0	tamoxifen
4.495	0	tamoxifen
4.745	0	tamoxifen
5.245	0	tamoxifen
5.495	0	tamoxifen
5.745	0	tamoxifen
6.165	0	tamoxifen
6.335	0	tamoxifen
6.495	0	tamoxifen
6.665	0	tamoxifen
6.835	0	tamoxifen
7.335	0	tamoxifen
7.665	0	tamoxifen
8.075	0	tamoxifen
8.155	0	tamoxifen
8.235	0	tamoxifen
8.315	0	tamoxifen
8.395	0	tamoxifen
8.475	0	tamoxifen
8.555	0	tamoxifen
8.635	0	tamoxifen
8.855	0	tamoxifen
8.855	0	tamoxifen
8.855	0	tamoxifen
8.855	0	tamoxifen
9.055	0	tamoxifen
9.075	0	tamoxifen
9.095	0	tamoxifen
9.115	0	tamoxifen
9.135	0	tamoxifen
9.155	0	tamoxifen
9.175	0	tamoxifen
9.195	0	tamoxifen
9.205	0	tamoxifen
9.225	0	tamoxifen
9.245	0	tamoxifen
9.265	0	tamoxifen
9.285	0	tamoxifen
9.305	0	tamoxifen
9.325	0	tamoxifen
9.345	0	tamoxifen
9.355	0	tamoxifen
9.375	0	tamoxifen
9.395	0	tamoxifen
9.415	0	tamoxifen
9.435	0	tamoxifen
9.455	0	tamoxifen
9.475	0	tamoxifen
9.495	0	tamoxifen
9.515	0	tamoxifen
9.525	0	tamoxifen
9.545	0	tamoxifen
9.565	0	tamoxifen
9.585	0	tamoxifen
9.605	0	tamoxifen
9.625	0	tamoxifen
9.645	0	tamoxifen
9.665	0	tamoxifen
9.675	0	tamoxifen
9.695	0	tamoxifen
9.715	0	tamoxifen
9.735	0	tamoxifen
9.755	0	tamoxifen
9.775	0	tamoxifen
9.795	0	tamoxifen
9.815	0	tamoxifen
9.835	0	tamoxifen
9.845	0	tamoxifen
9.865	0	tamoxifen
9.885	0	tamoxifen
9.905	0	tamoxifen
9.925	0	tamoxifen
9.945	0	tamoxifen
9.965	0	tamoxifen
9.985	0	tamoxifen
10.05	0	tamoxifen
10.05	0	tamoxifen
10.05	0	tamoxifen
10.05	0	tamoxifen
10.15	0	tamoxifen
10.15	0	tamoxifen
10.15	0	tamoxifen
10.15	0	tamoxifen
10.15	0	tamoxifen
10.25	0	tamoxifen
10.25	0	tamoxifen
10.25	0	tamoxifen
10.25	0	tamoxifen
10.25	0	tamoxifen
10.35	0	tamoxifen
10.35	0	tamoxifen
10.35	0	tamoxifen
10.35	0	tamoxifen
10.35	0	tamoxifen
10.45	0	tamoxifen
10.45	0	tamoxifen
10.45	0	tamoxifen
10.45	0	tamoxifen
10.45	0	tamoxifen
10.55	0	tamoxifen
10.55	0	tamoxifen
10.55	0	tamoxifen
10.55	0	tamoxifen
10.55	0	tamoxifen
10.65	0	tamoxifen
10.65	0	tamoxifen
10.65	0	tamoxifen
10.65	0	tamoxifen
10.65	0	tamoxifen
10.75	0	tamoxifen
10.75	0	tamoxifen
10.75	0	tamoxifen
10.75	0	tamoxifen
10.75	0	tamoxifen
10.85	0	tamoxifen
10.85	0	tamoxifen
10.85	0	tamoxifen
10.85	0	tamoxifen
10.85	0	tamoxifen
10.95	0	tamoxifen
10.95	0	tamoxifen
10.95	0	tamoxifen
10.95	0	tamoxifen
11.05	0	tamoxifen
11.05	0	tamoxifen
11.15	0	tamoxifen
11.15	0	tamoxifen
11.15	0	tamoxifen
11.25	0	tamoxifen
11.25	0	tamoxifen
11.35	0	tamoxifen
11.35	0	tamoxifen
11.35	0	tamoxifen
11.45	0	tamoxifen
11.45	0	tamoxifen
11.45	0	tamoxifen
11.55	0	tamoxifen
11.55	0	tamoxifen
11.65	0	tamoxifen
11.65	0	tamoxifen
11.65	0	tamoxifen
11.75	0	tamoxifen
11.75	0	tamoxifen
11.85	0	tamoxifen
11.85	0	tamoxifen
11.85	0	tamoxifen
11.95	0	tamoxifen
11.95	0	tamoxifen
12.1	0	tamoxifen
12.1	0	tamoxifen
1.99	1	tamoxifen_ofs
3.53	1	tamoxifen_ofs
3.93	1	tamoxifen_ofs
5.07	1	tamoxifen_ofs
5.26	1	tamoxifen_ofs
5.26	1	tamoxifen_ofs
7.06	1	tamoxifen_ofs
7.06	1	tamoxifen_ofs
8.84	1	tamoxifen_ofs
9.61	1	tamoxifen_ofs
9.61	1	tamoxifen_ofs
0.501	0	tamoxifen_ofs
1.495	0	tamoxifen_ofs
2.335	0	tamoxifen_ofs
2.665	0	tamoxifen_ofs
3.245	0	tamoxifen_ofs
3.44	0	tamoxifen_ofs
3.78	0	tamoxifen_ofs
4.175	0	tamoxifen_ofs
4.355	0	tamoxifen_ofs
4.535	0	tamoxifen_ofs
4.715	0	tamoxifen_ofs
4.895	0	tamoxifen_ofs
5.535	0	tamoxifen_ofs
6.215	0	tamoxifen_ofs
6.425	0	tamoxifen_ofs
6.635	0	tamoxifen_ofs
6.845	0	tamoxifen_ofs
7.155	0	tamoxifen_ofs
7.245	0	tamoxifen_ofs
7.345	0	tamoxifen_ofs
7.435	0	tamoxifen_ofs
7.53	0	tamoxifen_ofs
7.625	0	tamoxifen_ofs
7.715	0	tamoxifen_ofs
7.815	0	tamoxifen_ofs
7.905	0	tamoxifen_ofs
8.045	0	tamoxifen_ofs
8.095	0	tamoxifen_ofs
8.145	0	tamoxifen_ofs
8.195	0	tamoxifen_ofs
8.245	0	tamoxifen_ofs
8.295	0	tamoxifen_ofs
8.345	0	tamoxifen_ofs
8.395	0	tamoxifen_ofs
8.445	0	tamoxifen_ofs
8.495	0	tamoxifen_ofs
8.535	0	tamoxifen_ofs
8.585	0	tamoxifen_ofs
8.635	0	tamoxifen_ofs
8.685	0	tamoxifen_ofs
8.735	0	tamoxifen_ofs
8.785	0	tamoxifen_ofs
8.825	0	tamoxifen_ofs
8.88	0	tamoxifen_ofs
8.975	0	tamoxifen_ofs
8.975	0	tamoxifen_ofs
9.095	0	tamoxifen_ofs
9.095	0	tamoxifen_ofs
9.095	0	tamoxifen_ofs
9.095	0	tamoxifen_ofs
9.095	0	tamoxifen_ofs
9.095	0	tamoxifen_ofs
9.215	0	tamoxifen_ofs
9.215	0	tamoxifen_ofs
9.215	0	tamoxifen_ofs
9.215	0	tamoxifen_ofs
9.215	0	tamoxifen_ofs
9.31	0	tamoxifen_ofs
9.31	0	tamoxifen_ofs
9.31	0	tamoxifen_ofs
9.405	0	tamoxifen_ofs
9.405	0	tamoxifen_ofs
9.405	0	tamoxifen_ofs
9.405	0	tamoxifen_ofs
9.405	0	tamoxifen_ofs
9.535	0	tamoxifen_ofs
9.535	0	tamoxifen_ofs
9.535	0	tamoxifen_ofs
9.535	0	tamoxifen_ofs
9.535	0	tamoxifen_ofs
9.535	0	tamoxifen_ofs
9.535	0	tamoxifen_ofs
9.615	0	tamoxifen_ofs
9.635	0	tamoxifen_ofs
9.655	0	tamoxifen_ofs
9.675	0	tamoxifen_ofs
9.695	0	tamoxifen_ofs
9.715	0	tamoxifen_ofs
9.745	0	tamoxifen_ofs
9.765	0	tamoxifen_ofs
9.785	0	tamoxifen_ofs
9.805	0	tamoxifen_ofs
9.825	0	tamoxifen_ofs
9.845	0	tamoxifen_ofs
9.875	0	tamoxifen_ofs
9.895	0	tamoxifen_ofs
9.915	0	tamoxifen_ofs
9.935	0	tamoxifen_ofs
9.955	0	tamoxifen_ofs
9.975	0	tamoxifen_ofs
10.05	0	tamoxifen_ofs
10.05	0	tamoxifen_ofs
10.05	0	tamoxifen_ofs
10.05	0	tamoxifen_ofs
10.15	0	tamoxifen_ofs
10.15	0	tamoxifen_ofs
10.15	0	tamoxifen_ofs
10.15	0	tamoxifen_ofs
10.15	0	tamoxifen_ofs
10.25	0	tamoxifen_ofs
10.25	0	tamoxifen_ofs
10.25	0	tamoxifen_ofs
10.25	0	tamoxifen_ofs
10.25	0	tamoxifen_ofs
10.35	0	tamoxifen_ofs
10.35	0	tamoxifen_ofs
10.35	0	tamoxifen_ofs
10.35	0	tamoxifen_ofs
10.45	0	tamoxifen_ofs
10.45	0	tamoxifen_ofs
10.45	0	tamoxifen_ofs
10.45	0	tamoxifen_ofs
10.45	0	tamoxifen_ofs
10.55	0	tamoxifen_ofs
10.55	0	tamoxifen_ofs
10.55	0	tamoxifen_ofs
10.55	0	tamoxifen_ofs
10.55	0	tamoxifen_ofs
10.65	0	tamoxifen_ofs
10.65	0	tamoxifen_ofs
10.65	0	tamoxifen_ofs
10.65	0	tamoxifen_ofs
10.75	0	tamoxifen_ofs
10.75	0	tamoxifen_ofs
10.75	0	tamoxifen_ofs
10.75	0	tamoxifen_ofs
10.75	0	tamoxifen_ofs
10.85	0	tamoxifen_ofs
10.85	0	tamoxifen_ofs
10.85	0	tamoxifen_ofs
10.85	0	tamoxifen_ofs
10.85	0	tamoxifen_ofs
10.95	0	tamoxifen_ofs
10.95	0	tamoxifen_ofs
10.95	0	tamoxifen_ofs
10.95	0	tamoxifen_ofs
11.05	0	tamoxifen_ofs
11.15	0	tamoxifen_ofs
11.15	0	tamoxifen_ofs
11.25	0	tamoxifen_ofs
11.25	0	tamoxifen_ofs
11.35	0	tamoxifen_ofs
11.35	0	tamoxifen_ofs
11.45	0	tamoxifen_ofs
11.45	0	tamoxifen_ofs
11.55	0	tamoxifen_ofs
11.65	0	tamoxifen_ofs
11.65	0	tamoxifen_ofs
11.75	0	tamoxifen_ofs
11.75	0	tamoxifen_ofs
11.85	0	tamoxifen_ofs
11.85	0	tamoxifen_ofs
11.95	0	tamoxifen_ofs
12.1	0	tamoxifen_ofs
12.1	0	tamoxifen_ofs
12.1	0	tamoxifen_ofs
12.1	0	tamoxifen_ofs
12.1	0	tamoxifen_ofs
12.1	0	tamoxifen_ofs
