## Supplementary data files for "Cancer patient survival can be accurately parameterized, revealing time-dependent therapeutic effects and doubling the precision of small trials": INT0142_2B.csv

Time	Event	Arm
0.309	1	tamoxifen
0.332	1	tamoxifen
0.415	1	tamoxifen
0.617	1	tamoxifen
0.85	1	tamoxifen
0.898	1	tamoxifen
1.35	1	tamoxifen
1.44	1	tamoxifen
1.51	1	tamoxifen
1.66	1	tamoxifen
2.27	1	tamoxifen
3	1	tamoxifen
3.25	1	tamoxifen
3.45	1	tamoxifen
3.52	1	tamoxifen
3.59	1	tamoxifen
3.68	1	tamoxifen
4.19	1	tamoxifen
4.76	1	tamoxifen
4.86	1	tamoxifen
5.2	1	tamoxifen
6.01	1	tamoxifen
9.08	1	tamoxifen
9.08	1	tamoxifen
10.3	1	tamoxifen
1.335	0	tamoxifen
1.68	0	tamoxifen
3.495	0	tamoxifen
4.26	0	tamoxifen
4.505	0	tamoxifen
4.7	0	tamoxifen
5.245	0	tamoxifen
5.405	0	tamoxifen
5.605	0	tamoxifen
5.805	0	tamoxifen
6.2	0	tamoxifen
6.41	0	tamoxifen
6.605	0	tamoxifen
6.805	0	tamoxifen
7.495	0	tamoxifen
8.09	0	tamoxifen
8.165	0	tamoxifen
8.24	0	tamoxifen
8.335	0	tamoxifen
8.415	0	tamoxifen
8.495	0	tamoxifen
8.585	0	tamoxifen
8.66	0	tamoxifen
8.745	0	tamoxifen
8.835	0	tamoxifen
8.92	0	tamoxifen
9.005	0	tamoxifen
9.09	0	tamoxifen
9.115	0	tamoxifen
9.14	0	tamoxifen
9.155	0	tamoxifen
9.175	0	tamoxifen
9.19	0	tamoxifen
9.215	0	tamoxifen
9.24	0	tamoxifen
9.24	0	tamoxifen
9.275	0	tamoxifen
9.275	0	tamoxifen
9.3	0	tamoxifen
9.325	0	tamoxifen
9.34	0	tamoxifen
9.365	0	tamoxifen
9.385	0	tamoxifen
9.4	0	tamoxifen
9.415	0	tamoxifen
9.435	0	tamoxifen
9.45	0	tamoxifen
9.475	0	tamoxifen
9.5	0	tamoxifen
9.515	0	tamoxifen
9.535	0	tamoxifen
9.55	0	tamoxifen
9.565	0	tamoxifen
9.585	0	tamoxifen
9.61	0	tamoxifen
9.625	0	tamoxifen
9.645	0	tamoxifen
9.66	0	tamoxifen
9.685	0	tamoxifen
9.695	0	tamoxifen
9.71	0	tamoxifen
9.735	0	tamoxifen
9.76	0	tamoxifen
9.775	0	tamoxifen
9.795	0	tamoxifen
9.82	0	tamoxifen
9.835	0	tamoxifen
9.845	0	tamoxifen
9.87	0	tamoxifen
9.885	0	tamoxifen
9.905	0	tamoxifen
9.92	0	tamoxifen
9.945	0	tamoxifen
9.97	0	tamoxifen
9.985	0	tamoxifen
10.05	0	tamoxifen
10.05	0	tamoxifen
10.05	0	tamoxifen
10.05	0	tamoxifen
10.15	0	tamoxifen
10.15	0	tamoxifen
10.15	0	tamoxifen
10.15	0	tamoxifen
10.25	0	tamoxifen
10.25	0	tamoxifen
10.25	0	tamoxifen
10.25	0	tamoxifen
10.25	0	tamoxifen
10.35	0	tamoxifen
10.35	0	tamoxifen
10.35	0	tamoxifen
10.35	0	tamoxifen
10.45	0	tamoxifen
10.45	0	tamoxifen
10.45	0	tamoxifen
10.45	0	tamoxifen
10.45	0	tamoxifen
10.55	0	tamoxifen
10.55	0	tamoxifen
10.55	0	tamoxifen
10.55	0	tamoxifen
10.65	0	tamoxifen
10.65	0	tamoxifen
10.65	0	tamoxifen
10.65	0	tamoxifen
10.75	0	tamoxifen
10.75	0	tamoxifen
10.75	0	tamoxifen
10.75	0	tamoxifen
10.75	0	tamoxifen
10.85	0	tamoxifen
10.85	0	tamoxifen
10.85	0	tamoxifen
10.85	0	tamoxifen
10.95	0	tamoxifen
10.95	0	tamoxifen
10.95	0	tamoxifen
10.95	0	tamoxifen
11.05	0	tamoxifen
11.05	0	tamoxifen
11.15	0	tamoxifen
11.15	0	tamoxifen
11.25	0	tamoxifen
11.25	0	tamoxifen
11.35	0	tamoxifen
11.35	0	tamoxifen
11.35	0	tamoxifen
11.45	0	tamoxifen
11.45	0	tamoxifen
11.55	0	tamoxifen
11.55	0	tamoxifen
11.65	0	tamoxifen
11.65	0	tamoxifen
11.65	0	tamoxifen
11.75	0	tamoxifen
11.75	0	tamoxifen
11.85	0	tamoxifen
11.85	0	tamoxifen
11.95	0	tamoxifen
11.95	0	tamoxifen
12.1	0	tamoxifen
12.1	0	tamoxifen
0.768	1	tamoxifen_ofs
0.768	1	tamoxifen_ofs
1.18	1	tamoxifen_ofs
1.42	1	tamoxifen_ofs
1.8	1	tamoxifen_ofs
1.87	1	tamoxifen_ofs
2.06	1	tamoxifen_ofs
2.06	1	tamoxifen_ofs
3.15	1	tamoxifen_ofs
3.55	1	tamoxifen_ofs
3.59	1	tamoxifen_ofs
3.67	1	tamoxifen_ofs
3.67	1	tamoxifen_ofs
4.07	1	tamoxifen_ofs
4.4	1	tamoxifen_ofs
4.74	1	tamoxifen_ofs
4.74	1	tamoxifen_ofs
5.12	1	tamoxifen_ofs
5.35	1	tamoxifen_ofs
5.36	1	tamoxifen_ofs
6.06	1	tamoxifen_ofs
0.3205	0	tamoxifen_ofs
0.6975	0	tamoxifen_ofs
1.45	0	tamoxifen_ofs
1.69	0	tamoxifen_ofs
2.42	0	tamoxifen_ofs
2.665	0	tamoxifen_ofs
3.41	0	tamoxifen_ofs
3.605	0	tamoxifen_ofs
3.83	0	tamoxifen_ofs
4.305	0	tamoxifen_ofs
4.65	0	tamoxifen_ofs
4.96	0	tamoxifen_ofs
5.585	0	tamoxifen_ofs
6.325	0	tamoxifen_ofs
6.72	0	tamoxifen_ofs
6.925	0	tamoxifen_ofs
7.31	0	tamoxifen_ofs
7.495	0	tamoxifen_ofs
7.495	0	tamoxifen_ofs
7.495	0	tamoxifen_ofs
7.615	0	tamoxifen_ofs
7.695	0	tamoxifen_ofs
7.765	0	tamoxifen_ofs
7.885	0	tamoxifen_ofs
7.885	0	tamoxifen_ofs
8.05	0	tamoxifen_ofs
8.11	0	tamoxifen_ofs
8.285	0	tamoxifen_ofs
8.285	0	tamoxifen_ofs
8.285	0	tamoxifen_ofs
8.285	0	tamoxifen_ofs
8.42	0	tamoxifen_ofs
8.485	0	tamoxifen_ofs
8.53	0	tamoxifen_ofs
8.675	0	tamoxifen_ofs
8.675	0	tamoxifen_ofs
8.675	0	tamoxifen_ofs
8.675	0	tamoxifen_ofs
8.83	0	tamoxifen_ofs
8.905	0	tamoxifen_ofs
9.07	0	tamoxifen_ofs
9.07	0	tamoxifen_ofs
9.07	0	tamoxifen_ofs
9.07	0	tamoxifen_ofs
9.21	0	tamoxifen_ofs
9.225	0	tamoxifen_ofs
9.24	0	tamoxifen_ofs
9.275	0	tamoxifen_ofs
9.275	0	tamoxifen_ofs
9.3	0	tamoxifen_ofs
9.32	0	tamoxifen_ofs
9.465	0	tamoxifen_ofs
9.465	0	tamoxifen_ofs
9.465	0	tamoxifen_ofs
9.465	0	tamoxifen_ofs
9.465	0	tamoxifen_ofs
9.465	0	tamoxifen_ofs
9.465	0	tamoxifen_ofs
9.465	0	tamoxifen_ofs
9.465	0	tamoxifen_ofs
9.465	0	tamoxifen_ofs
9.465	0	tamoxifen_ofs
9.465	0	tamoxifen_ofs
9.465	0	tamoxifen_ofs
9.61	0	tamoxifen_ofs
9.625	0	tamoxifen_ofs
9.64	0	tamoxifen_ofs
9.67	0	tamoxifen_ofs
9.695	0	tamoxifen_ofs
9.695	0	tamoxifen_ofs
9.72	0	tamoxifen_ofs
9.86	0	tamoxifen_ofs
9.86	0	tamoxifen_ofs
9.86	0	tamoxifen_ofs
9.86	0	tamoxifen_ofs
9.86	0	tamoxifen_ofs
9.86	0	tamoxifen_ofs
9.86	0	tamoxifen_ofs
9.86	0	tamoxifen_ofs
9.86	0	tamoxifen_ofs
9.86	0	tamoxifen_ofs
9.86	0	tamoxifen_ofs
9.86	0	tamoxifen_ofs
9.99	0	tamoxifen_ofs
10.05	0	tamoxifen_ofs
10.05	0	tamoxifen_ofs
10.05	0	tamoxifen_ofs
10.25	0	tamoxifen_ofs
10.25	0	tamoxifen_ofs
10.25	0	tamoxifen_ofs
10.25	0	tamoxifen_ofs
10.25	0	tamoxifen_ofs
10.25	0	tamoxifen_ofs
10.25	0	tamoxifen_ofs
10.25	0	tamoxifen_ofs
10.25	0	tamoxifen_ofs
10.25	0	tamoxifen_ofs
10.25	0	tamoxifen_ofs
10.25	0	tamoxifen_ofs
10.45	0	tamoxifen_ofs
10.45	0	tamoxifen_ofs
10.45	0	tamoxifen_ofs
10.65	0	tamoxifen_ofs
10.65	0	tamoxifen_ofs
10.65	0	tamoxifen_ofs
10.65	0	tamoxifen_ofs
10.65	0	tamoxifen_ofs
10.65	0	tamoxifen_ofs
10.65	0	tamoxifen_ofs
10.65	0	tamoxifen_ofs
10.65	0	tamoxifen_ofs
10.65	0	tamoxifen_ofs
10.65	0	tamoxifen_ofs
10.65	0	tamoxifen_ofs
10.85	0	tamoxifen_ofs
10.85	0	tamoxifen_ofs
10.85	0	tamoxifen_ofs
11.05	0	tamoxifen_ofs
11.05	0	tamoxifen_ofs
11.05	0	tamoxifen_ofs
11.05	0	tamoxifen_ofs
11.05	0	tamoxifen_ofs
11.05	0	tamoxifen_ofs
11.05	0	tamoxifen_ofs
11.05	0	tamoxifen_ofs
11.05	0	tamoxifen_ofs
11.05	0	tamoxifen_ofs
11.05	0	tamoxifen_ofs
11.25	0	tamoxifen_ofs
11.25	0	tamoxifen_ofs
11.45	0	tamoxifen_ofs
11.45	0	tamoxifen_ofs
11.45	0	tamoxifen_ofs
11.45	0	tamoxifen_ofs
11.45	0	tamoxifen_ofs
11.45	0	tamoxifen_ofs
11.65	0	tamoxifen_ofs
11.65	0	tamoxifen_ofs
11.85	0	tamoxifen_ofs
11.85	0	tamoxifen_ofs
11.85	0	tamoxifen_ofs
11.85	0	tamoxifen_ofs
11.85	0	tamoxifen_ofs
11.85	0	tamoxifen_ofs
12.05	0	tamoxifen_ofs
12.05	0	tamoxifen_ofs
12.3	0	tamoxifen_ofs
12.3	0	tamoxifen_ofs
12.3	0	tamoxifen_ofs
