## Supplementary data files for "Cancer patient survival can be accurately parameterized, revealing time-dependent therapeutic effects and doubling the precision of small trials": ITACa_2A.csv

Time	Event	Arm
0.391	1	ct_b
0.548	1	ct_b
0.669	1	ct_b
0.672	1	ct_b
0.962	1	ct_b
1.13	1	ct_b
1.16	1	ct_b
1.47	1	ct_b
1.57	1	ct_b
1.62	1	ct_b
1.78	1	ct_b
1.82	1	ct_b
1.82	1	ct_b
1.88	1	ct_b
1.91	1	ct_b
1.96	1	ct_b
1.96	1	ct_b
1.98	1	ct_b
2.15	1	ct_b
2.22	1	ct_b
2.36	1	ct_b
2.47	1	ct_b
2.47	1	ct_b
2.7	1	ct_b
2.71	1	ct_b
2.81	1	ct_b
3.06	1	ct_b
3.08	1	ct_b
3.12	1	ct_b
3.32	1	ct_b
3.36	1	ct_b
3.52	1	ct_b
3.55	1	ct_b
3.7	1	ct_b
3.7	1	ct_b
3.71	1	ct_b
4	1	ct_b
4.06	1	ct_b
4.07	1	ct_b
4.15	1	ct_b
4.25	1	ct_b
4.52	1	ct_b
4.62	1	ct_b
4.65	1	ct_b
4.69	1	ct_b
4.87	1	ct_b
5.01	1	ct_b
5.36	1	ct_b
5.57	1	ct_b
5.67	1	ct_b
5.98	1	ct_b
6.02	1	ct_b
6.07	1	ct_b
6.08	1	ct_b
6.27	1	ct_b
6.31	1	ct_b
6.49	1	ct_b
6.77	1	ct_b
6.84	1	ct_b
6.85	1	ct_b
6.95	1	ct_b
6.98	1	ct_b
7.08	1	ct_b
7.26	1	ct_b
7.41	1	ct_b
7.42	1	ct_b
7.49	1	ct_b
7.69	1	ct_b
7.69	1	ct_b
7.73	1	ct_b
7.79	1	ct_b
7.97	1	ct_b
8.03	1	ct_b
8.07	1	ct_b
8.19	1	ct_b
8.33	1	ct_b
8.54	1	ct_b
8.82	1	ct_b
8.83	1	ct_b
8.94	1	ct_b
8.99	1	ct_b
9	1	ct_b
9.08	1	ct_b
9.1	1	ct_b
9.28	1	ct_b
9.38	1	ct_b
9.51	1	ct_b
9.58	1	ct_b
9.61	1	ct_b
9.7	1	ct_b
9.72	1	ct_b
9.81	1	ct_b
9.87	1	ct_b
9.89	1	ct_b
9.96	1	ct_b
9.99	1	ct_b
10	1	ct_b
10.1	1	ct_b
10.2	1	ct_b
10.3	1	ct_b
10.4	1	ct_b
10.7	1	ct_b
10.7	1	ct_b
10.9	1	ct_b
10.9	1	ct_b
11.3	1	ct_b
11.4	1	ct_b
11.4	1	ct_b
11.6	1	ct_b
11.8	1	ct_b
11.9	1	ct_b
12.1	1	ct_b
12.2	1	ct_b
12.4	1	ct_b
12.5	1	ct_b
12.5	1	ct_b
12.5	1	ct_b
12.6	1	ct_b
12.6	1	ct_b
12.9	1	ct_b
13	1	ct_b
13.2	1	ct_b
13.3	1	ct_b
13.5	1	ct_b
13.7	1	ct_b
14	1	ct_b
14.1	1	ct_b
14.1	1	ct_b
14.3	1	ct_b
14.7	1	ct_b
14.9	1	ct_b
15	1	ct_b
15.3	1	ct_b
15.4	1	ct_b
15.5	1	ct_b
15.7	1	ct_b
16	1	ct_b
16	1	ct_b
16.1	1	ct_b
16.3	1	ct_b
16.5	1	ct_b
17.1	1	ct_b
17.2	1	ct_b
18.5	1	ct_b
18.7	1	ct_b
19.6	1	ct_b
19.9	1	ct_b
21.3	1	ct_b
21.5	1	ct_b
22.5	1	ct_b
23	1	ct_b
24.5	1	ct_b
25.1	1	ct_b
25.5	1	ct_b
27.4	1	ct_b
28	1	ct_b
28.4	1	ct_b
30.3	1	ct_b
30.9	1	ct_b
7.525	0	ct_b
9.01	0	ct_b
10.55	0	ct_b
14.95	0	ct_b
19.15	0	ct_b
20.35	0	ct_b
21.55	0	ct_b
22.75	0	ct_b
25.15	0	ct_b
26.35	0	ct_b
27.55	0	ct_b
28.75	0	ct_b
35.2	0	ct_b
35.2	0	ct_b
35.2	0	ct_b
35.2	0	ct_b
35.2	0	ct_b
0.754	1	ct
0.754	1	ct
0.996	1	ct
1.08	1	ct
1.3	1	ct
1.3	1	ct
1.46	1	ct
1.46	1	ct
1.46	1	ct
1.81	1	ct
1.81	1	ct
1.81	1	ct
1.81	1	ct
1.81	1	ct
1.94	1	ct
1.94	1	ct
2.05	1	ct
2.05	1	ct
2.05	1	ct
2.05	1	ct
2.05	1	ct
2.16	1	ct
2.23	1	ct
2.3	1	ct
2.3	1	ct
2.3	1	ct
2.35	1	ct
2.35	1	ct
2.35	1	ct
2.94	1	ct
2.94	1	ct
2.94	1	ct
3.2	1	ct
3.2	1	ct
3.49	1	ct
3.49	1	ct
3.49	1	ct
3.55	1	ct
3.55	1	ct
3.56	1	ct
3.77	1	ct
3.78	1	ct
3.87	1	ct
3.88	1	ct
3.96	1	ct
4.21	1	ct
4.22	1	ct
4.42	1	ct
4.46	1	ct
4.52	1	ct
4.52	1	ct
4.52	1	ct
4.52	1	ct
4.87	1	ct
4.92	1	ct
5.31	1	ct
5.46	1	ct
5.85	1	ct
5.87	1	ct
6.02	1	ct
6.04	1	ct
6.09	1	ct
6.1	1	ct
6.23	1	ct
6.32	1	ct
6.36	1	ct
6.5	1	ct
6.56	1	ct
6.56	1	ct
6.56	1	ct
6.66	1	ct
6.66	1	ct
6.66	1	ct
6.9	1	ct
6.93	1	ct
6.93	1	ct
6.93	1	ct
6.93	1	ct
6.94	1	ct
6.97	1	ct
7.32	1	ct
7.33	1	ct
7.33	1	ct
7.33	1	ct
7.41	1	ct
7.41	1	ct
7.76	1	ct
7.77	1	ct
8.02	1	ct
8.31	1	ct
8.31	1	ct
8.32	1	ct
8.36	1	ct
8.46	1	ct
8.46	1	ct
8.48	1	ct
8.56	1	ct
8.57	1	ct
8.57	1	ct
8.75	1	ct
8.79	1	ct
8.79	1	ct
8.96	1	ct
8.96	1	ct
8.96	1	ct
8.96	1	ct
8.97	1	ct
8.97	1	ct
8.97	1	ct
8.97	1	ct
9.11	1	ct
9.11	1	ct
9.13	1	ct
9.13	1	ct
9.23	1	ct
9.25	1	ct
9.42	1	ct
9.61	1	ct
9.64	1	ct
9.64	1	ct
9.74	1	ct
10.1	1	ct
10.3	1	ct
10.3	1	ct
10.3	1	ct
10.4	1	ct
10.4	1	ct
10.5	1	ct
10.5	1	ct
10.8	1	ct
10.8	1	ct
10.9	1	ct
10.9	1	ct
11	1	ct
11	1	ct
11.5	1	ct
11.5	1	ct
11.5	1	ct
11.6	1	ct
11.9	1	ct
11.9	1	ct
12	1	ct
12	1	ct
12.1	1	ct
12.3	1	ct
12.3	1	ct
12.4	1	ct
12.7	1	ct
13.1	1	ct
13.2	1	ct
13.6	1	ct
13.7	1	ct
14.6	1	ct
15.2	1	ct
15.4	1	ct
15.8	1	ct
16	1	ct
16.2	1	ct
16.3	1	ct
18.1	1	ct
18.2	1	ct
19	1	ct
20.5	1	ct
20.6	1	ct
20.7	1	ct
21.5	1	ct
22.1	1	ct
22.1	1	ct
23.6	1	ct
24.4	1	ct
25.3	1	ct
27.1	1	ct
28	1	ct
28.1	1	ct
29.5	1	ct
1.215	0	ct
2.49	0	ct
3.615	0	ct
4.805	0	ct
8.005	0	ct
10.05	0	ct
14.9	0	ct
20.25	0	ct
22.05	0	ct
30.65	0	ct
31.35	0	ct
32.05	0	ct
32.65	0	ct
33.35	0	ct
34.05	0	ct
34.7	0	ct
34.7	0	ct
34.7	0	ct
34.7	0	ct
