## Supplementary data files for "Cancer patient survival can be accurately parameterized, revealing time-dependent therapeutic effects and doubling the precision of small trials": ITACa_2B.csv

Time	Event	Arm
0.274	1	ct_b
0.537	1	ct_b
0.634	1	ct_b
0.889	1	ct_b
1	1	ct_b
1.03	1	ct_b
1.15	1	ct_b
1.69	1	ct_b
1.7	1	ct_b
2.27	1	ct_b
2.68	1	ct_b
2.82	1	ct_b
2.95	1	ct_b
3.53	1	ct_b
3.54	1	ct_b
3.89	1	ct_b
4.58	1	ct_b
4.6	1	ct_b
4.66	1	ct_b
4.71	1	ct_b
5	1	ct_b
5.12	1	ct_b
5.41	1	ct_b
5.57	1	ct_b
6.13	1	ct_b
6.15	1	ct_b
6.32	1	ct_b
6.58	1	ct_b
6.71	1	ct_b
7.05	1	ct_b
7.55	1	ct_b
7.88	1	ct_b
8.14	1	ct_b
8.21	1	ct_b
8.34	1	ct_b
8.38	1	ct_b
8.53	1	ct_b
8.61	1	ct_b
8.61	1	ct_b
8.63	1	ct_b
8.98	1	ct_b
9.29	1	ct_b
9.51	1	ct_b
10.1	1	ct_b
10.2	1	ct_b
10.3	1	ct_b
10.7	1	ct_b
11.2	1	ct_b
11.7	1	ct_b
11.9	1	ct_b
12.3	1	ct_b
12.7	1	ct_b
12.7	1	ct_b
12.8	1	ct_b
12.8	1	ct_b
12.9	1	ct_b
13	1	ct_b
13	1	ct_b
13.1	1	ct_b
13.1	1	ct_b
13.5	1	ct_b
13.6	1	ct_b
13.7	1	ct_b
13.8	1	ct_b
14	1	ct_b
14.3	1	ct_b
14.5	1	ct_b
14.6	1	ct_b
15	1	ct_b
15.1	1	ct_b
15.1	1	ct_b
15.2	1	ct_b
15.3	1	ct_b
15.9	1	ct_b
16.2	1	ct_b
16.3	1	ct_b
16.3	1	ct_b
16.5	1	ct_b
16.7	1	ct_b
17.7	1	ct_b
17.9	1	ct_b
19.1	1	ct_b
19.2	1	ct_b
20	1	ct_b
20.5	1	ct_b
20.6	1	ct_b
20.6	1	ct_b
20.8	1	ct_b
20.9	1	ct_b
21	1	ct_b
21.2	1	ct_b
21.3	1	ct_b
21.7	1	ct_b
22	1	ct_b
22.1	1	ct_b
22.4	1	ct_b
22.7	1	ct_b
23.1	1	ct_b
23.2	1	ct_b
23.5	1	ct_b
24.7	1	ct_b
24.8	1	ct_b
24.8	1	ct_b
24.9	1	ct_b
25.1	1	ct_b
25.2	1	ct_b
27.2	1	ct_b
27.3	1	ct_b
27.4	1	ct_b
27.4	1	ct_b
27.6	1	ct_b
28.1	1	ct_b
29	1	ct_b
29.7	1	ct_b
30.4	1	ct_b
31.6	1	ct_b
32	1	ct_b
33	1	ct_b
33.5	1	ct_b
34.4	1	ct_b
35.6	1	ct_b
36.7	1	ct_b
37.6	1	ct_b
38.3	1	ct_b
41.6	1	ct_b
42.8	1	ct_b
47	1	ct_b
2.985	0	ct_b
8.995	0	ct_b
13.45	0	ct_b
14.95	0	ct_b
16.45	0	ct_b
18.65	0	ct_b
19.35	0	ct_b
19.95	0	ct_b
20.65	0	ct_b
21.35	0	ct_b
21.95	0	ct_b
22.65	0	ct_b
23.35	0	ct_b
24.45	0	ct_b
24.85	0	ct_b
25.25	0	ct_b
25.75	0	ct_b
26.15	0	ct_b
26.55	0	ct_b
26.95	0	ct_b
27.45	0	ct_b
27.85	0	ct_b
28.25	0	ct_b
28.75	0	ct_b
29.15	0	ct_b
29.55	0	ct_b
30.45	0	ct_b
30.95	0	ct_b
31.45	0	ct_b
31.95	0	ct_b
32.45	0	ct_b
32.95	0	ct_b
33.45	0	ct_b
33.95	0	ct_b
34.45	0	ct_b
34.95	0	ct_b
35.45	0	ct_b
37.15	0	ct_b
38.35	0	ct_b
39.55	0	ct_b
40.75	0	ct_b
43.75	0	ct_b
45.55	0	ct_b
47.4	0	ct_b
47.4	0	ct_b
47.4	0	ct_b
47.4	0	ct_b
47.4	0	ct_b
47.4	0	ct_b
0.774	1	ct
0.943	1	ct
1.23	1	ct
1.45	1	ct
1.89	1	ct
1.9	1	ct
2.39	1	ct
2.39	1	ct
2.9	1	ct
2.9	1	ct
3.81	1	ct
4.29	1	ct
4.29	1	ct
5.1	1	ct
5.1	1	ct
5.77	1	ct
6.55	1	ct
7.69	1	ct
8.42	1	ct
8.8	1	ct
9.77	1	ct
10	1	ct
10.1	1	ct
10.1	1	ct
10.4	1	ct
10.4	1	ct
10.4	1	ct
10.7	1	ct
10.7	1	ct
10.7	1	ct
10.9	1	ct
11.3	1	ct
11.3	1	ct
11.4	1	ct
11.7	1	ct
11.7	1	ct
12.1	1	ct
12.1	1	ct
12.2	1	ct
12.5	1	ct
12.5	1	ct
12.6	1	ct
13	1	ct
13	1	ct
13.6	1	ct
13.6	1	ct
13.9	1	ct
13.9	1	ct
13.9	1	ct
14.5	1	ct
14.5	1	ct
15	1	ct
15	1	ct
15.1	1	ct
16	1	ct
16.1	1	ct
16.1	1	ct
16.3	1	ct
16.6	1	ct
16.8	1	ct
17	1	ct
17	1	ct
17.5	1	ct
17.5	1	ct
17.6	1	ct
17.6	1	ct
18.1	1	ct
18.1	1	ct
18.1	1	ct
18.2	1	ct
18.4	1	ct
18.4	1	ct
18.4	1	ct
18.5	1	ct
18.8	1	ct
18.9	1	ct
19.2	1	ct
19.2	1	ct
20	1	ct
20	1	ct
20.2	1	ct
20.2	1	ct
20.2	1	ct
20.3	1	ct
20.6	1	ct
20.7	1	ct
20.8	1	ct
20.8	1	ct
20.8	1	ct
20.8	1	ct
21.3	1	ct
21.3	1	ct
21.4	1	ct
21.6	1	ct
21.6	1	ct
22.2	1	ct
22.8	1	ct
22.8	1	ct
22.8	1	ct
23.3	1	ct
23.3	1	ct
23.9	1	ct
23.9	1	ct
24	1	ct
24.2	1	ct
24.2	1	ct
24.7	1	ct
24.7	1	ct
24.7	1	ct
25.1	1	ct
25.2	1	ct
25.8	1	ct
26.2	1	ct
26.2	1	ct
26.2	1	ct
26.6	1	ct
26.6	1	ct
26.6	1	ct
27.1	1	ct
27.2	1	ct
27.4	1	ct
27.9	1	ct
28.1	1	ct
28.1	1	ct
28.8	1	ct
29.3	1	ct
29.3	1	ct
29.9	1	ct
30.2	1	ct
33.9	1	ct
36.3	1	ct
36.3	1	ct
36.8	1	ct
37.6	1	ct
37.6	1	ct
38.7	1	ct
39.2	1	ct
39.7	1	ct
39.7	1	ct
41.7	1	ct
47.9	1	ct
1.985	0	ct
3.985	0	ct
7.225	0	ct
8.61	0	ct
9.5	0	ct
10.85	0	ct
12.85	0	ct
13.4	0	ct
14.4	0	ct
15.05	0	ct
15.85	0	ct
16.45	0	ct
17.35	0	ct
19.55	0	ct
21.05	0	ct
22.55	0	ct
24.45	0	ct
24.9	0	ct
25.45	0	ct
25.95	0	ct
26.5	0	ct
26.95	0	ct
27.55	0	ct
28	0	ct
28.45	0	ct
28.95	0	ct
29.45	0	ct
30.65	0	ct
31.2	0	ct
32.1	0	ct
32.65	0	ct
33.15	0	ct
33.95	0	ct
34.65	0	ct
35.35	0	ct
36.95	0	ct
37.95	0	ct
38.95	0	ct
39.95	0	ct
40.95	0	ct
43.35	0	ct
44.25	0	ct
45.55	0	ct
46.75	0	ct
47.9	0	ct
47.9	0	ct
47.9	0	ct
47.9	0	ct
47.9	0	ct
47.9	0	ct
47.9	0	ct
47.9	0	ct
47.9	0	ct
