## Supplementary data files for "Cancer patient survival can be accurately parameterized, revealing time-dependent therapeutic effects and doubling the precision of small trials": JCOG0509_2A.csv

Time	Event	Arm
1.25	1	irinotecan_cisplatin
1.92	1	irinotecan_cisplatin
3.92	1	irinotecan_cisplatin
4.25	1	irinotecan_cisplatin
4.25	1	irinotecan_cisplatin
5.34	1	irinotecan_cisplatin
5.34	1	irinotecan_cisplatin
6.09	1	irinotecan_cisplatin
6.09	1	irinotecan_cisplatin
6.09	1	irinotecan_cisplatin
6.83	1	irinotecan_cisplatin
6.83	1	irinotecan_cisplatin
6.83	1	irinotecan_cisplatin
6.83	1	irinotecan_cisplatin
7.33	1	irinotecan_cisplatin
7.33	1	irinotecan_cisplatin
7.5	1	irinotecan_cisplatin
7.5	1	irinotecan_cisplatin
7.5	1	irinotecan_cisplatin
7.5	1	irinotecan_cisplatin
8.67	1	irinotecan_cisplatin
8.83	1	irinotecan_cisplatin
8.83	1	irinotecan_cisplatin
8.83	1	irinotecan_cisplatin
8.83	1	irinotecan_cisplatin
9.83	1	irinotecan_cisplatin
9.83	1	irinotecan_cisplatin
9.83	1	irinotecan_cisplatin
9.83	1	irinotecan_cisplatin
10.3	1	irinotecan_cisplatin
10.5	1	irinotecan_cisplatin
10.7	1	irinotecan_cisplatin
10.7	1	irinotecan_cisplatin
10.7	1	irinotecan_cisplatin
10.7	1	irinotecan_cisplatin
11	1	irinotecan_cisplatin
11.2	1	irinotecan_cisplatin
11.2	1	irinotecan_cisplatin
11.5	1	irinotecan_cisplatin
11.7	1	irinotecan_cisplatin
11.8	1	irinotecan_cisplatin
11.9	1	irinotecan_cisplatin
11.9	1	irinotecan_cisplatin
12	1	irinotecan_cisplatin
12.1	1	irinotecan_cisplatin
12.2	1	irinotecan_cisplatin
12.3	1	irinotecan_cisplatin
12.4	1	irinotecan_cisplatin
12.7	1	irinotecan_cisplatin
12.7	1	irinotecan_cisplatin
12.7	1	irinotecan_cisplatin
13.2	1	irinotecan_cisplatin
13.4	1	irinotecan_cisplatin
13.6	1	irinotecan_cisplatin
13.7	1	irinotecan_cisplatin
14.2	1	irinotecan_cisplatin
14.2	1	irinotecan_cisplatin
14.2	1	irinotecan_cisplatin
14.3	1	irinotecan_cisplatin
14.6	1	irinotecan_cisplatin
15.1	1	irinotecan_cisplatin
15.1	1	irinotecan_cisplatin
15.1	1	irinotecan_cisplatin
15.1	1	irinotecan_cisplatin
16.2	1	irinotecan_cisplatin
16.2	1	irinotecan_cisplatin
16.2	1	irinotecan_cisplatin
17.2	1	irinotecan_cisplatin
17.2	1	irinotecan_cisplatin
17.9	1	irinotecan_cisplatin
18.2	1	irinotecan_cisplatin
18.3	1	irinotecan_cisplatin
18.4	1	irinotecan_cisplatin
18.5	1	irinotecan_cisplatin
18.9	1	irinotecan_cisplatin
19.6	1	irinotecan_cisplatin
20	1	irinotecan_cisplatin
20.3	1	irinotecan_cisplatin
20.6	1	irinotecan_cisplatin
20.9	1	irinotecan_cisplatin
23.2	1	irinotecan_cisplatin
23.3	1	irinotecan_cisplatin
23.6	1	irinotecan_cisplatin
24.2	1	irinotecan_cisplatin
24.6	1	irinotecan_cisplatin
24.7	1	irinotecan_cisplatin
25	1	irinotecan_cisplatin
25.7	1	irinotecan_cisplatin
26	1	irinotecan_cisplatin
26.6	1	irinotecan_cisplatin
27.3	1	irinotecan_cisplatin
27.6	1	irinotecan_cisplatin
28.2	1	irinotecan_cisplatin
28.3	1	irinotecan_cisplatin
28.4	1	irinotecan_cisplatin
29	1	irinotecan_cisplatin
29.5	1	irinotecan_cisplatin
29.7	1	irinotecan_cisplatin
30.1	1	irinotecan_cisplatin
30.7	1	irinotecan_cisplatin
32	1	irinotecan_cisplatin
33	1	irinotecan_cisplatin
34.3	1	irinotecan_cisplatin
34.6	1	irinotecan_cisplatin
34.9	1	irinotecan_cisplatin
38.4	1	irinotecan_cisplatin
41.1	1	irinotecan_cisplatin
41.7	1	irinotecan_cisplatin
52.8	1	irinotecan_cisplatin
2.13	0	irinotecan_cisplatin
4.085	0	irinotecan_cisplatin
9.04	0	irinotecan_cisplatin
14.85	0	irinotecan_cisplatin
18.45	0	irinotecan_cisplatin
19.05	0	irinotecan_cisplatin
19.4	0	irinotecan_cisplatin
19.95	0	irinotecan_cisplatin
20.45	0	irinotecan_cisplatin
20.95	0	irinotecan_cisplatin
21.45	0	irinotecan_cisplatin
22.05	0	irinotecan_cisplatin
22.55	0	irinotecan_cisplatin
22.95	0	irinotecan_cisplatin
23.45	0	irinotecan_cisplatin
24.75	0	irinotecan_cisplatin
25.4	0	irinotecan_cisplatin
26.3	0	irinotecan_cisplatin
27.05	0	irinotecan_cisplatin
27.8	0	irinotecan_cisplatin
28.55	0	irinotecan_cisplatin
29.35	0	irinotecan_cisplatin
31.05	0	irinotecan_cisplatin
32.05	0	irinotecan_cisplatin
33.05	0	irinotecan_cisplatin
33.95	0	irinotecan_cisplatin
35.05	0	irinotecan_cisplatin
37.45	0	irinotecan_cisplatin
39.05	0	irinotecan_cisplatin
40.75	0	irinotecan_cisplatin
43.95	0	irinotecan_cisplatin
45.95	0	irinotecan_cisplatin
55.85	0	irinotecan_cisplatin
0.599	1	amrubicin_cisplatin
0.992	1	amrubicin_cisplatin
1.25	1	amrubicin_cisplatin
2.48	1	amrubicin_cisplatin
2.94	1	amrubicin_cisplatin
3.17	1	amrubicin_cisplatin
3.71	1	amrubicin_cisplatin
4.06	1	amrubicin_cisplatin
4.75	1	amrubicin_cisplatin
5.08	1	amrubicin_cisplatin
5.48	1	amrubicin_cisplatin
6.28	1	amrubicin_cisplatin
6.76	1	amrubicin_cisplatin
7.01	1	amrubicin_cisplatin
7.59	1	amrubicin_cisplatin
8.03	1	amrubicin_cisplatin
8.16	1	amrubicin_cisplatin
8.21	1	amrubicin_cisplatin
8.46	1	amrubicin_cisplatin
8.59	1	amrubicin_cisplatin
8.71	1	amrubicin_cisplatin
8.91	1	amrubicin_cisplatin
9.07	1	amrubicin_cisplatin
9.2	1	amrubicin_cisplatin
9.31	1	amrubicin_cisplatin
9.41	1	amrubicin_cisplatin
9.62	1	amrubicin_cisplatin
9.77	1	amrubicin_cisplatin
9.83	1	amrubicin_cisplatin
9.92	1	amrubicin_cisplatin
10	1	amrubicin_cisplatin
10.1	1	amrubicin_cisplatin
10.2	1	amrubicin_cisplatin
10.2	1	amrubicin_cisplatin
10.3	1	amrubicin_cisplatin
10.4	1	amrubicin_cisplatin
10.5	1	amrubicin_cisplatin
10.6	1	amrubicin_cisplatin
10.6	1	amrubicin_cisplatin
10.6	1	amrubicin_cisplatin
10.7	1	amrubicin_cisplatin
10.7	1	amrubicin_cisplatin
10.8	1	amrubicin_cisplatin
10.9	1	amrubicin_cisplatin
11	1	amrubicin_cisplatin
11	1	amrubicin_cisplatin
11.1	1	amrubicin_cisplatin
11.4	1	amrubicin_cisplatin
11.6	1	amrubicin_cisplatin
11.8	1	amrubicin_cisplatin
12	1	amrubicin_cisplatin
12.3	1	amrubicin_cisplatin
12.4	1	amrubicin_cisplatin
12.5	1	amrubicin_cisplatin
12.6	1	amrubicin_cisplatin
12.9	1	amrubicin_cisplatin
13.2	1	amrubicin_cisplatin
13.6	1	amrubicin_cisplatin
13.6	1	amrubicin_cisplatin
13.7	1	amrubicin_cisplatin
13.9	1	amrubicin_cisplatin
14.1	1	amrubicin_cisplatin
14.2	1	amrubicin_cisplatin
14.4	1	amrubicin_cisplatin
14.5	1	amrubicin_cisplatin
14.6	1	amrubicin_cisplatin
14.7	1	amrubicin_cisplatin
14.9	1	amrubicin_cisplatin
14.9	1	amrubicin_cisplatin
15	1	amrubicin_cisplatin
15.1	1	amrubicin_cisplatin
15.2	1	amrubicin_cisplatin
15.4	1	amrubicin_cisplatin
15.5	1	amrubicin_cisplatin
15.6	1	amrubicin_cisplatin
15.8	1	amrubicin_cisplatin
16	1	amrubicin_cisplatin
16.4	1	amrubicin_cisplatin
16.6	1	amrubicin_cisplatin
16.8	1	amrubicin_cisplatin
17	1	amrubicin_cisplatin
17.6	1	amrubicin_cisplatin
17.8	1	amrubicin_cisplatin
18	1	amrubicin_cisplatin
18.2	1	amrubicin_cisplatin
18.4	1	amrubicin_cisplatin
18.5	1	amrubicin_cisplatin
18.9	1	amrubicin_cisplatin
18.9	1	amrubicin_cisplatin
19	1	amrubicin_cisplatin
19.2	1	amrubicin_cisplatin
19.4	1	amrubicin_cisplatin
19.5	1	amrubicin_cisplatin
20.2	1	amrubicin_cisplatin
20.5	1	amrubicin_cisplatin
20.8	1	amrubicin_cisplatin
21.2	1	amrubicin_cisplatin
21.2	1	amrubicin_cisplatin
21.4	1	amrubicin_cisplatin
21.7	1	amrubicin_cisplatin
21.9	1	amrubicin_cisplatin
21.9	1	amrubicin_cisplatin
22.1	1	amrubicin_cisplatin
22.3	1	amrubicin_cisplatin
22.6	1	amrubicin_cisplatin
23.3	1	amrubicin_cisplatin
23.5	1	amrubicin_cisplatin
24.1	1	amrubicin_cisplatin
24.3	1	amrubicin_cisplatin
24.4	1	amrubicin_cisplatin
24.6	1	amrubicin_cisplatin
24.7	1	amrubicin_cisplatin
25.3	1	amrubicin_cisplatin
26	1	amrubicin_cisplatin
26.1	1	amrubicin_cisplatin
26.4	1	amrubicin_cisplatin
27	1	amrubicin_cisplatin
28	1	amrubicin_cisplatin
29.1	1	amrubicin_cisplatin
31.3	1	amrubicin_cisplatin
31.4	1	amrubicin_cisplatin
35.8	1	amrubicin_cisplatin
35.9	1	amrubicin_cisplatin
44.1	1	amrubicin_cisplatin
3.01	0	amrubicin_cisplatin
9	0	amrubicin_cisplatin
13.95	0	amrubicin_cisplatin
15.95	0	amrubicin_cisplatin
19.05	0	amrubicin_cisplatin
19.9	0	amrubicin_cisplatin
21.05	0	amrubicin_cisplatin
22.05	0	amrubicin_cisplatin
23	0	amrubicin_cisplatin
25.1	0	amrubicin_cisplatin
26.45	0	amrubicin_cisplatin
27.65	0	amrubicin_cisplatin
28.85	0	amrubicin_cisplatin
33.05	0	amrubicin_cisplatin
37.75	0	amrubicin_cisplatin
39.6	0	amrubicin_cisplatin
44.75	0	amrubicin_cisplatin
47.6	0	amrubicin_cisplatin
