## Supplementary data files for "Cancer patient survival can be accurately parameterized, revealing time-dependent therapeutic effects and doubling the precision of small trials": JCOG0509_2B.csv

Time	Event	Arm
1.11	1	irinotecan_cisplatin
1.32	1	irinotecan_cisplatin
1.55	1	irinotecan_cisplatin
1.71	1	irinotecan_cisplatin
1.86	1	irinotecan_cisplatin
2.08	1	irinotecan_cisplatin
2.31	1	irinotecan_cisplatin
2.52	1	irinotecan_cisplatin
2.7	1	irinotecan_cisplatin
2.84	1	irinotecan_cisplatin
2.97	1	irinotecan_cisplatin
3.06	1	irinotecan_cisplatin
3.21	1	irinotecan_cisplatin
3.33	1	irinotecan_cisplatin
3.41	1	irinotecan_cisplatin
3.49	1	irinotecan_cisplatin
3.52	1	irinotecan_cisplatin
3.56	1	irinotecan_cisplatin
3.61	1	irinotecan_cisplatin
3.67	1	irinotecan_cisplatin
3.69	1	irinotecan_cisplatin
3.72	1	irinotecan_cisplatin
3.75	1	irinotecan_cisplatin
3.91	1	irinotecan_cisplatin
3.91	1	irinotecan_cisplatin
3.91	1	irinotecan_cisplatin
4.01	1	irinotecan_cisplatin
4.01	1	irinotecan_cisplatin
4.01	1	irinotecan_cisplatin
4.01	1	irinotecan_cisplatin
4.32	1	irinotecan_cisplatin
4.32	1	irinotecan_cisplatin
4.32	1	irinotecan_cisplatin
4.32	1	irinotecan_cisplatin
4.32	1	irinotecan_cisplatin
4.32	1	irinotecan_cisplatin
4.52	1	irinotecan_cisplatin
4.52	1	irinotecan_cisplatin
4.52	1	irinotecan_cisplatin
4.52	1	irinotecan_cisplatin
4.52	1	irinotecan_cisplatin
4.73	1	irinotecan_cisplatin
4.73	1	irinotecan_cisplatin
4.73	1	irinotecan_cisplatin
4.73	1	irinotecan_cisplatin
5.14	1	irinotecan_cisplatin
5.14	1	irinotecan_cisplatin
5.14	1	irinotecan_cisplatin
5.14	1	irinotecan_cisplatin
5.32	1	irinotecan_cisplatin
5.32	1	irinotecan_cisplatin
5.32	1	irinotecan_cisplatin
5.32	1	irinotecan_cisplatin
5.34	1	irinotecan_cisplatin
5.35	1	irinotecan_cisplatin
5.36	1	irinotecan_cisplatin
5.38	1	irinotecan_cisplatin
5.39	1	irinotecan_cisplatin
5.4	1	irinotecan_cisplatin
5.47	1	irinotecan_cisplatin
5.51	1	irinotecan_cisplatin
5.53	1	irinotecan_cisplatin
5.55	1	irinotecan_cisplatin
5.56	1	irinotecan_cisplatin
5.57	1	irinotecan_cisplatin
5.6	1	irinotecan_cisplatin
5.64	1	irinotecan_cisplatin
5.64	1	irinotecan_cisplatin
5.65	1	irinotecan_cisplatin
5.67	1	irinotecan_cisplatin
5.68	1	irinotecan_cisplatin
5.72	1	irinotecan_cisplatin
5.76	1	irinotecan_cisplatin
5.83	1	irinotecan_cisplatin
5.89	1	irinotecan_cisplatin
5.93	1	irinotecan_cisplatin
5.98	1	irinotecan_cisplatin
6.05	1	irinotecan_cisplatin
6.09	1	irinotecan_cisplatin
6.14	1	irinotecan_cisplatin
6.23	1	irinotecan_cisplatin
6.34	1	irinotecan_cisplatin
6.37	1	irinotecan_cisplatin
6.38	1	irinotecan_cisplatin
6.4	1	irinotecan_cisplatin
6.47	1	irinotecan_cisplatin
6.5	1	irinotecan_cisplatin
6.54	1	irinotecan_cisplatin
6.59	1	irinotecan_cisplatin
6.6	1	irinotecan_cisplatin
6.61	1	irinotecan_cisplatin
6.62	1	irinotecan_cisplatin
6.67	1	irinotecan_cisplatin
6.69	1	irinotecan_cisplatin
6.7	1	irinotecan_cisplatin
6.74	1	irinotecan_cisplatin
6.83	1	irinotecan_cisplatin
6.93	1	irinotecan_cisplatin
6.96	1	irinotecan_cisplatin
7	1	irinotecan_cisplatin
7.05	1	irinotecan_cisplatin
7.08	1	irinotecan_cisplatin
7.11	1	irinotecan_cisplatin
7.13	1	irinotecan_cisplatin
7.17	1	irinotecan_cisplatin
7.29	1	irinotecan_cisplatin
7.36	1	irinotecan_cisplatin
7.43	1	irinotecan_cisplatin
7.53	1	irinotecan_cisplatin
7.67	1	irinotecan_cisplatin
7.8	1	irinotecan_cisplatin
7.96	1	irinotecan_cisplatin
8.22	1	irinotecan_cisplatin
8.35	1	irinotecan_cisplatin
8.54	1	irinotecan_cisplatin
8.65	1	irinotecan_cisplatin
8.76	1	irinotecan_cisplatin
8.92	1	irinotecan_cisplatin
9.2	1	irinotecan_cisplatin
9.48	1	irinotecan_cisplatin
9.69	1	irinotecan_cisplatin
9.8	1	irinotecan_cisplatin
9.87	1	irinotecan_cisplatin
9.95	1	irinotecan_cisplatin
10.1	1	irinotecan_cisplatin
10.4	1	irinotecan_cisplatin
11	1	irinotecan_cisplatin
11.8	1	irinotecan_cisplatin
12	1	irinotecan_cisplatin
12.2	1	irinotecan_cisplatin
12.7	1	irinotecan_cisplatin
13.2	1	irinotecan_cisplatin
15	1	irinotecan_cisplatin
15.3	1	irinotecan_cisplatin
16	1	irinotecan_cisplatin
19.1	1	irinotecan_cisplatin
25.8	1	irinotecan_cisplatin
28.7	1	irinotecan_cisplatin
30.3	1	irinotecan_cisplatin
8.03	0	irinotecan_cisplatin
10.05	0	irinotecan_cisplatin
45.4	0	irinotecan_cisplatin
0.638	1	amrubicin_cisplatin
0.736	1	amrubicin_cisplatin
0.869	1	amrubicin_cisplatin
0.983	1	amrubicin_cisplatin
1.03	1	amrubicin_cisplatin
1.13	1	amrubicin_cisplatin
1.44	1	amrubicin_cisplatin
1.59	1	amrubicin_cisplatin
1.71	1	amrubicin_cisplatin
1.98	1	amrubicin_cisplatin
2.18	1	amrubicin_cisplatin
2.34	1	amrubicin_cisplatin
2.52	1	amrubicin_cisplatin
2.63	1	amrubicin_cisplatin
2.66	1	amrubicin_cisplatin
2.68	1	amrubicin_cisplatin
2.71	1	amrubicin_cisplatin
2.77	1	amrubicin_cisplatin
2.79	1	amrubicin_cisplatin
2.82	1	amrubicin_cisplatin
2.87	1	amrubicin_cisplatin
2.96	1	amrubicin_cisplatin
3.04	1	amrubicin_cisplatin
3.14	1	amrubicin_cisplatin
3.21	1	amrubicin_cisplatin
3.3	1	amrubicin_cisplatin
3.39	1	amrubicin_cisplatin
3.45	1	amrubicin_cisplatin
3.47	1	amrubicin_cisplatin
3.52	1	amrubicin_cisplatin
3.64	1	amrubicin_cisplatin
3.73	1	amrubicin_cisplatin
3.86	1	amrubicin_cisplatin
3.93	1	amrubicin_cisplatin
3.96	1	amrubicin_cisplatin
3.99	1	amrubicin_cisplatin
4.05	1	amrubicin_cisplatin
4.09	1	amrubicin_cisplatin
4.15	1	amrubicin_cisplatin
4.19	1	amrubicin_cisplatin
4.23	1	amrubicin_cisplatin
4.34	1	amrubicin_cisplatin
4.44	1	amrubicin_cisplatin
4.48	1	amrubicin_cisplatin
4.5	1	amrubicin_cisplatin
4.51	1	amrubicin_cisplatin
4.52	1	amrubicin_cisplatin
4.58	1	amrubicin_cisplatin
4.65	1	amrubicin_cisplatin
4.67	1	amrubicin_cisplatin
4.69	1	amrubicin_cisplatin
4.71	1	amrubicin_cisplatin
4.76	1	amrubicin_cisplatin
4.79	1	amrubicin_cisplatin
4.79	1	amrubicin_cisplatin
4.8	1	amrubicin_cisplatin
4.82	1	amrubicin_cisplatin
4.85	1	amrubicin_cisplatin
4.86	1	amrubicin_cisplatin
4.89	1	amrubicin_cisplatin
4.94	1	amrubicin_cisplatin
4.96	1	amrubicin_cisplatin
4.96	1	amrubicin_cisplatin
4.98	1	amrubicin_cisplatin
4.98	1	amrubicin_cisplatin
5	1	amrubicin_cisplatin
5.06	1	amrubicin_cisplatin
5.08	1	amrubicin_cisplatin
5.09	1	amrubicin_cisplatin
5.11	1	amrubicin_cisplatin
5.14	1	amrubicin_cisplatin
5.15	1	amrubicin_cisplatin
5.17	1	amrubicin_cisplatin
5.2	1	amrubicin_cisplatin
5.24	1	amrubicin_cisplatin
5.31	1	amrubicin_cisplatin
5.31	1	amrubicin_cisplatin
5.32	1	amrubicin_cisplatin
5.33	1	amrubicin_cisplatin
5.38	1	amrubicin_cisplatin
5.42	1	amrubicin_cisplatin
5.44	1	amrubicin_cisplatin
5.47	1	amrubicin_cisplatin
5.52	1	amrubicin_cisplatin
5.59	1	amrubicin_cisplatin
5.62	1	amrubicin_cisplatin
5.65	1	amrubicin_cisplatin
5.69	1	amrubicin_cisplatin
5.72	1	amrubicin_cisplatin
5.77	1	amrubicin_cisplatin
5.84	1	amrubicin_cisplatin
5.89	1	amrubicin_cisplatin
5.91	1	amrubicin_cisplatin
5.94	1	amrubicin_cisplatin
5.96	1	amrubicin_cisplatin
5.98	1	amrubicin_cisplatin
6.05	1	amrubicin_cisplatin
6.1	1	amrubicin_cisplatin
6.14	1	amrubicin_cisplatin
6.16	1	amrubicin_cisplatin
6.18	1	amrubicin_cisplatin
6.19	1	amrubicin_cisplatin
6.2	1	amrubicin_cisplatin
6.21	1	amrubicin_cisplatin
6.21	1	amrubicin_cisplatin
6.22	1	amrubicin_cisplatin
6.22	1	amrubicin_cisplatin
6.23	1	amrubicin_cisplatin
6.32	1	amrubicin_cisplatin
6.35	1	amrubicin_cisplatin
6.41	1	amrubicin_cisplatin
6.46	1	amrubicin_cisplatin
6.5	1	amrubicin_cisplatin
6.55	1	amrubicin_cisplatin
6.64	1	amrubicin_cisplatin
6.67	1	amrubicin_cisplatin
6.72	1	amrubicin_cisplatin
6.77	1	amrubicin_cisplatin
6.86	1	amrubicin_cisplatin
6.9	1	amrubicin_cisplatin
6.94	1	amrubicin_cisplatin
6.96	1	amrubicin_cisplatin
6.98	1	amrubicin_cisplatin
7.03	1	amrubicin_cisplatin
7.15	1	amrubicin_cisplatin
7.46	1	amrubicin_cisplatin
7.64	1	amrubicin_cisplatin
7.78	1	amrubicin_cisplatin
7.85	1	amrubicin_cisplatin
7.94	1	amrubicin_cisplatin
9.05	1	amrubicin_cisplatin
9.24	1	amrubicin_cisplatin
9.47	1	amrubicin_cisplatin
9.71	1	amrubicin_cisplatin
10.6	1	amrubicin_cisplatin
11.4	1	amrubicin_cisplatin
12.4	1	amrubicin_cisplatin
13.5	1	amrubicin_cisplatin
16.4	1	amrubicin_cisplatin
33.2	1	amrubicin_cisplatin
8.97	0	amrubicin_cisplatin
47.6	0	amrubicin_cisplatin
