## Supplementary data files for "Cancer patient survival can be accurately parameterized, revealing time-dependent therapeutic effects and doubling the precision of small trials": JCOG0605_2A.csv

Time	Event	Arm
0.961	1	Topotecan
2.02	1	Topotecan
2.16	1	Topotecan
2.41	1	Topotecan
2.43	1	Topotecan
2.7	1	Topotecan
2.74	1	Topotecan
3.1	1	Topotecan
3.28	1	Topotecan
3.46	1	Topotecan
4.04	1	Topotecan
4.49	1	Topotecan
4.76	1	Topotecan
5.03	1	Topotecan
5.51	1	Topotecan
5.7	1	Topotecan
6.24	1	Topotecan
6.37	1	Topotecan
6.82	1	Topotecan
7	1	Topotecan
7.45	1	Topotecan
7.58	1	Topotecan
7.62	1	Topotecan
7.72	1	Topotecan
8.05	1	Topotecan
8.12	1	Topotecan
8.39	1	Topotecan
8.54	1	Topotecan
8.63	1	Topotecan
8.7	1	Topotecan
8.86	1	Topotecan
8.93	1	Topotecan
9.87	1	Topotecan
10.3	1	Topotecan
10.7	1	Topotecan
10.8	1	Topotecan
10.9	1	Topotecan
11.4	1	Topotecan
11.5	1	Topotecan
11.9	1	Topotecan
12	1	Topotecan
12	1	Topotecan
12.1	1	Topotecan
12.3	1	Topotecan
12.4	1	Topotecan
12.7	1	Topotecan
12.9	1	Topotecan
13.1	1	Topotecan
13.3	1	Topotecan
13.5	1	Topotecan
14.3	1	Topotecan
14.4	1	Topotecan
14.8	1	Topotecan
15.5	1	Topotecan
15.7	1	Topotecan
16.2	1	Topotecan
16.7	1	Topotecan
17	1	Topotecan
17.3	1	Topotecan
17.6	1	Topotecan
18.3	1	Topotecan
18.7	1	Topotecan
19.4	1	Topotecan
19.5	1	Topotecan
19.9	1	Topotecan
20	1	Topotecan
21.6	1	Topotecan
21.8	1	Topotecan
22.3	1	Topotecan
22.4	1	Topotecan
22.5	1	Topotecan
22.6	1	Topotecan
22.8	1	Topotecan
23.2	1	Topotecan
23.4	1	Topotecan
24.8	1	Topotecan
28.3	1	Topotecan
37.6	1	Topotecan
39.4	1	Topotecan
53.3	1	Topotecan
8.995	0	Topotecan
13.95	0	Topotecan
15.95	0	Topotecan
19.95	0	Topotecan
21.95	0	Topotecan
25.95	0	Topotecan
27.95	0	Topotecan
38.95	0	Topotecan
56.95	0	Topotecan
60.95	0	Topotecan
0.956	1	Combination_chemotherapy
3	1	Combination_chemotherapy
4.91	1	Combination_chemotherapy
5.71	1	Combination_chemotherapy
5.89	1	Combination_chemotherapy
6.2	1	Combination_chemotherapy
6.96	1	Combination_chemotherapy
7.27	1	Combination_chemotherapy
7.54	1	Combination_chemotherapy
7.64	1	Combination_chemotherapy
7.66	1	Combination_chemotherapy
8.15	1	Combination_chemotherapy
8.24	1	Combination_chemotherapy
8.29	1	Combination_chemotherapy
8.71	1	Combination_chemotherapy
9.31	1	Combination_chemotherapy
9.36	1	Combination_chemotherapy
9.86	1	Combination_chemotherapy
10.3	1	Combination_chemotherapy
10.8	1	Combination_chemotherapy
11.4	1	Combination_chemotherapy
11.5	1	Combination_chemotherapy
12.3	1	Combination_chemotherapy
12.3	1	Combination_chemotherapy
12.5	1	Combination_chemotherapy
12.7	1	Combination_chemotherapy
12.8	1	Combination_chemotherapy
13	1	Combination_chemotherapy
13.4	1	Combination_chemotherapy
13.5	1	Combination_chemotherapy
13.9	1	Combination_chemotherapy
14.2	1	Combination_chemotherapy
14.3	1	Combination_chemotherapy
14.8	1	Combination_chemotherapy
14.9	1	Combination_chemotherapy
15.7	1	Combination_chemotherapy
15.8	1	Combination_chemotherapy
15.9	1	Combination_chemotherapy
16.1	1	Combination_chemotherapy
16.6	1	Combination_chemotherapy
17.3	1	Combination_chemotherapy
17.5	1	Combination_chemotherapy
17.6	1	Combination_chemotherapy
18.1	1	Combination_chemotherapy
18.2	1	Combination_chemotherapy
18.6	1	Combination_chemotherapy
18.7	1	Combination_chemotherapy
18.8	1	Combination_chemotherapy
19.1	1	Combination_chemotherapy
19.2	1	Combination_chemotherapy
19.6	1	Combination_chemotherapy
20.5	1	Combination_chemotherapy
20.6	1	Combination_chemotherapy
21.1	1	Combination_chemotherapy
21.2	1	Combination_chemotherapy
22.2	1	Combination_chemotherapy
22.9	1	Combination_chemotherapy
23	1	Combination_chemotherapy
23.2	1	Combination_chemotherapy
24.3	1	Combination_chemotherapy
24.5	1	Combination_chemotherapy
27.2	1	Combination_chemotherapy
27.3	1	Combination_chemotherapy
27.9	1	Combination_chemotherapy
28.7	1	Combination_chemotherapy
28.9	1	Combination_chemotherapy
29	1	Combination_chemotherapy
31.7	1	Combination_chemotherapy
34.8	1	Combination_chemotherapy
35.2	1	Combination_chemotherapy
35.7	1	Combination_chemotherapy
35.9	1	Combination_chemotherapy
39	1	Combination_chemotherapy
39.1	1	Combination_chemotherapy
13.95	0	Combination_chemotherapy
15.95	0	Combination_chemotherapy
18.85	0	Combination_chemotherapy
19.9	0	Combination_chemotherapy
20.75	0	Combination_chemotherapy
21.55	0	Combination_chemotherapy
22.45	0	Combination_chemotherapy
23.35	0	Combination_chemotherapy
25.65	0	Combination_chemotherapy
27.05	0	Combination_chemotherapy
28.55	0	Combination_chemotherapy
32.95	0	Combination_chemotherapy
37.95	0	Combination_chemotherapy
39.95	0	Combination_chemotherapy
56.95	0	Combination_chemotherapy
59.9	0	Combination_chemotherapy
