## Supplementary data files for "Cancer patient survival can be accurately parameterized, revealing time-dependent therapeutic effects and doubling the precision of small trials": JCOG0605_2B.csv

Time	Event	Arm
0.669	1	Topotecan
0.669	1	Topotecan
0.723	1	Topotecan
0.816	1	Topotecan
0.942	1	Topotecan
0.986	1	Topotecan
1.03	1	Topotecan
1.07	1	Topotecan
1.25	1	Topotecan
1.34	1	Topotecan
1.34	1	Topotecan
1.36	1	Topotecan
1.36	1	Topotecan
1.38	1	Topotecan
1.38	1	Topotecan
1.4	1	Topotecan
1.4	1	Topotecan
1.43	1	Topotecan
1.47	1	Topotecan
1.51	1	Topotecan
1.65	1	Topotecan
1.69	1	Topotecan
1.71	1	Topotecan
1.87	1	Topotecan
2.01	1	Topotecan
2.1	1	Topotecan
2.14	1	Topotecan
2.49	1	Topotecan
2.5	1	Topotecan
2.59	1	Topotecan
2.68	1	Topotecan
2.9	1	Topotecan
2.98	1	Topotecan
2.99	1	Topotecan
3.03	1	Topotecan
3.05	1	Topotecan
3.08	1	Topotecan
3.12	1	Topotecan
3.13	1	Topotecan
3.21	1	Topotecan
3.27	1	Topotecan
3.43	1	Topotecan
3.43	1	Topotecan
3.44	1	Topotecan
3.57	1	Topotecan
3.61	1	Topotecan
3.69	1	Topotecan
3.7	1	Topotecan
3.7	1	Topotecan
3.98	1	Topotecan
4.15	1	Topotecan
4.18	1	Topotecan
4.19	1	Topotecan
4.41	1	Topotecan
4.41	1	Topotecan
4.42	1	Topotecan
4.42	1	Topotecan
4.5	1	Topotecan
4.54	1	Topotecan
4.55	1	Topotecan
4.59	1	Topotecan
4.65	1	Topotecan
4.91	1	Topotecan
4.98	1	Topotecan
5.01	1	Topotecan
5.25	1	Topotecan
5.3	1	Topotecan
5.43	1	Topotecan
5.44	1	Topotecan
5.52	1	Topotecan
5.53	1	Topotecan
5.65	1	Topotecan
5.79	1	Topotecan
5.8	1	Topotecan
5.87	1	Topotecan
5.9	1	Topotecan
5.92	1	Topotecan
6.01	1	Topotecan
6.14	1	Topotecan
6.46	1	Topotecan
6.99	1	Topotecan
7.01	1	Topotecan
7.18	1	Topotecan
7.39	1	Topotecan
7.71	1	Topotecan
7.88	1	Topotecan
9.59	1	Topotecan
19.8	1	Topotecan
21.3	1	Topotecan
37.25	0	Topotecan
0.488	1	Combination_chemotherapy
0.935	1	Combination_chemotherapy
2.53	1	Combination_chemotherapy
2.79	1	Combination_chemotherapy
2.89	1	Combination_chemotherapy
3.06	1	Combination_chemotherapy
3.1	1	Combination_chemotherapy
3.65	1	Combination_chemotherapy
3.73	1	Combination_chemotherapy
3.78	1	Combination_chemotherapy
3.96	1	Combination_chemotherapy
4.04	1	Combination_chemotherapy
4.06	1	Combination_chemotherapy
4.09	1	Combination_chemotherapy
4.13	1	Combination_chemotherapy
4.31	1	Combination_chemotherapy
4.33	1	Combination_chemotherapy
4.38	1	Combination_chemotherapy
4.45	1	Combination_chemotherapy
4.49	1	Combination_chemotherapy
4.58	1	Combination_chemotherapy
4.65	1	Combination_chemotherapy
4.67	1	Combination_chemotherapy
4.71	1	Combination_chemotherapy
4.79	1	Combination_chemotherapy
4.8	1	Combination_chemotherapy
4.82	1	Combination_chemotherapy
4.84	1	Combination_chemotherapy
4.9	1	Combination_chemotherapy
5.04	1	Combination_chemotherapy
5.04	1	Combination_chemotherapy
5.07	1	Combination_chemotherapy
5.13	1	Combination_chemotherapy
5.15	1	Combination_chemotherapy
5.18	1	Combination_chemotherapy
5.2	1	Combination_chemotherapy
5.24	1	Combination_chemotherapy
5.33	1	Combination_chemotherapy
5.33	1	Combination_chemotherapy
5.35	1	Combination_chemotherapy
5.38	1	Combination_chemotherapy
5.4	1	Combination_chemotherapy
5.69	1	Combination_chemotherapy
5.73	1	Combination_chemotherapy
5.73	1	Combination_chemotherapy
5.82	1	Combination_chemotherapy
5.84	1	Combination_chemotherapy
5.89	1	Combination_chemotherapy
5.91	1	Combination_chemotherapy
5.93	1	Combination_chemotherapy
6	1	Combination_chemotherapy
6.01	1	Combination_chemotherapy
6.09	1	Combination_chemotherapy
6.18	1	Combination_chemotherapy
6.22	1	Combination_chemotherapy
6.26	1	Combination_chemotherapy
6.26	1	Combination_chemotherapy
6.32	1	Combination_chemotherapy
6.4	1	Combination_chemotherapy
6.41	1	Combination_chemotherapy
6.44	1	Combination_chemotherapy
6.48	1	Combination_chemotherapy
6.54	1	Combination_chemotherapy
6.62	1	Combination_chemotherapy
6.63	1	Combination_chemotherapy
6.66	1	Combination_chemotherapy
6.71	1	Combination_chemotherapy
7.22	1	Combination_chemotherapy
7.3	1	Combination_chemotherapy
7.33	1	Combination_chemotherapy
7.42	1	Combination_chemotherapy
8.13	1	Combination_chemotherapy
8.45	1	Combination_chemotherapy
8.63	1	Combination_chemotherapy
8.72	1	Combination_chemotherapy
8.76	1	Combination_chemotherapy
8.9	1	Combination_chemotherapy
9.3	1	Combination_chemotherapy
9.39	1	Combination_chemotherapy
9.61	1	Combination_chemotherapy
9.75	1	Combination_chemotherapy
9.83	1	Combination_chemotherapy
9.88	1	Combination_chemotherapy
11	1	Combination_chemotherapy
11.2	1	Combination_chemotherapy
11.5	1	Combination_chemotherapy
14.7	1	Combination_chemotherapy
27.8	1	Combination_chemotherapy
20.95	0	Combination_chemotherapy
54	0	Combination_chemotherapy
