## Supplementary data files for "Cancer patient survival can be accurately parameterized, revealing time-dependent therapeutic effects and doubling the precision of small trials": JFMC33-0502_2A.csv

Time	Event	Arm
0.0801	1	control
0.286	1	control
0.286	1	control
0.286	1	control
0.286	1	control
0.337	1	control
0.337	1	control
0.337	1	control
0.354	1	control
0.354	1	control
0.354	1	control
0.384	1	control
0.384	1	control
0.384	1	control
0.384	1	control
0.435	1	control
0.435	1	control
0.435	1	control
0.435	1	control
0.435	1	control
0.435	1	control
0.435	1	control
0.476	1	control
0.476	1	control
0.476	1	control
0.476	1	control
0.476	1	control
0.52	1	control
0.52	1	control
0.52	1	control
0.52	1	control
0.52	1	control
0.551	1	control
0.551	1	control
0.551	1	control
0.605	1	control
0.605	1	control
0.653	1	control
0.653	1	control
0.653	1	control
0.653	1	control
0.653	1	control
0.741	1	control
0.741	1	control
0.741	1	control
0.741	1	control
0.768	1	control
0.768	1	control
0.768	1	control
0.768	1	control
0.768	1	control
0.877	1	control
0.877	1	control
0.877	1	control
0.924	1	control
0.924	1	control
0.962	1	control
0.962	1	control
0.962	1	control
0.962	1	control
0.996	1	control
0.996	1	control
0.996	1	control
1.03	1	control
1.03	1	control
1.03	1	control
1.03	1	control
1.03	1	control
1.07	1	control
1.07	1	control
1.07	1	control
1.07	1	control
1.14	1	control
1.14	1	control
1.14	1	control
1.14	1	control
1.14	1	control
1.14	1	control
1.15	1	control
1.26	1	control
1.26	1	control
1.27	1	control
1.3	1	control
1.31	1	control
1.33	1	control
1.34	1	control
1.35	1	control
1.36	1	control
1.37	1	control
1.38	1	control
1.39	1	control
1.44	1	control
1.45	1	control
1.46	1	control
1.54	1	control
1.54	1	control
1.59	1	control
1.6	1	control
1.61	1	control
1.66	1	control
1.69	1	control
1.7	1	control
1.72	1	control
1.73	1	control
1.73	1	control
1.74	1	control
1.74	1	control
1.83	1	control
1.83	1	control
1.85	1	control
1.93	1	control
1.94	1	control
1.96	1	control
1.98	1	control
2	1	control
2.02	1	control
2.04	1	control
2.04	1	control
2.05	1	control
2.05	1	control
2.06	1	control
2.06	1	control
2.09	1	control
2.18	1	control
2.21	1	control
2.26	1	control
2.28	1	control
2.34	1	control
2.35	1	control
2.36	1	control
2.45	1	control
2.51	1	control
2.53	1	control
2.54	1	control
2.66	1	control
2.66	1	control
2.75	1	control
2.76	1	control
2.77	1	control
2.87	1	control
2.93	1	control
2.93	1	control
2.98	1	control
3.04	1	control
3.06	1	control
3.13	1	control
3.37	1	control
3.38	1	control
3.39	1	control
3.56	1	control
3.56	1	control
3.67	1	control
4.03	1	control
4.03	1	control
4.08	1	control
4.08	1	control
4.08	1	control
4.84	1	control
4.84	1	control
4.84	1	control
4.84	1	control
4.84	1	control
4.84	1	control
5.05	1	control
5.05	1	control
5.05	1	control
5.71	1	control
5.71	1	control
0.254	0	control
0.5065	0	control
0.7495	0	control
1.205	0	control
1.405	0	control
1.605	0	control
1.805	0	control
2.335	0	control
2.67	0	control
3.095	0	control
3.185	0	control
3.275	0	control
3.365	0	control
3.455	0	control
3.55	0	control
3.635	0	control
3.725	0	control
3.815	0	control
3.905	0	control
4.035	0	control
4.065	0	control
4.115	0	control
4.145	0	control
4.185	0	control
4.225	0	control
4.255	0	control
4.295	0	control
4.335	0	control
4.375	0	control
4.405	0	control
4.445	0	control
4.485	0	control
4.515	0	control
4.555	0	control
4.595	0	control
4.625	0	control
4.665	0	control
4.705	0	control
4.745	0	control
4.775	0	control
4.825	0	control
4.855	0	control
4.885	0	control
4.925	0	control
4.965	0	control
5.005	0	control
5.005	0	control
5.015	0	control
5.015	0	control
5.025	0	control
5.025	0	control
5.04	0	control
5.04	0	control
5.04	0	control
5.04	0	control
5.04	0	control
5.055	0	control
5.055	0	control
5.065	0	control
5.065	0	control
5.065	0	control
5.075	0	control
5.075	0	control
5.085	0	control
5.085	0	control
5.095	0	control
5.095	0	control
5.105	0	control
5.105	0	control
5.105	0	control
5.115	0	control
5.115	0	control
5.125	0	control
5.125	0	control
5.135	0	control
5.135	0	control
5.135	0	control
5.145	0	control
5.145	0	control
5.155	0	control
5.155	0	control
5.165	0	control
5.165	0	control
5.175	0	control
5.175	0	control
5.175	0	control
5.185	0	control
5.185	0	control
5.195	0	control
5.195	0	control
5.205	0	control
5.205	0	control
5.205	0	control
5.215	0	control
5.215	0	control
5.225	0	control
5.225	0	control
5.235	0	control
5.235	0	control
5.245	0	control
5.245	0	control
5.245	0	control
5.255	0	control
5.255	0	control
5.265	0	control
5.265	0	control
5.275	0	control
5.275	0	control
5.275	0	control
5.285	0	control
5.285	0	control
5.295	0	control
5.295	0	control
5.305	0	control
5.305	0	control
5.315	0	control
5.315	0	control
5.315	0	control
5.325	0	control
5.325	0	control
5.335	0	control
5.335	0	control
5.345	0	control
5.345	0	control
5.345	0	control
5.355	0	control
5.355	0	control
5.365	0	control
5.365	0	control
5.375	0	control
5.375	0	control
5.375	0	control
5.385	0	control
5.385	0	control
5.395	0	control
5.395	0	control
5.405	0	control
5.405	0	control
5.415	0	control
5.415	0	control
5.415	0	control
5.425	0	control
5.425	0	control
5.435	0	control
5.435	0	control
5.445	0	control
5.445	0	control
5.445	0	control
5.455	0	control
5.455	0	control
5.465	0	control
5.465	0	control
5.475	0	control
5.475	0	control
5.485	0	control
5.485	0	control
5.485	0	control
5.495	0	control
5.495	0	control
5.505	0	control
5.505	0	control
5.515	0	control
5.515	0	control
5.515	0	control
5.525	0	control
5.525	0	control
5.535	0	control
5.535	0	control
5.545	0	control
5.545	0	control
5.555	0	control
5.555	0	control
5.555	0	control
5.565	0	control
5.565	0	control
5.575	0	control
5.575	0	control
5.585	0	control
5.585	0	control
5.585	0	control
5.595	0	control
5.595	0	control
5.605	0	control
5.605	0	control
5.615	0	control
5.615	0	control
5.625	0	control
5.625	0	control
5.625	0	control
5.635	0	control
5.635	0	control
5.645	0	control
5.645	0	control
5.655	0	control
5.655	0	control
5.655	0	control
5.665	0	control
5.665	0	control
5.675	0	control
5.675	0	control
5.685	0	control
5.685	0	control
5.685	0	control
5.7	0	control
5.7	0	control
5.7	0	control
5.7	0	control
5.715	0	control
5.715	0	control
5.725	0	control
5.725	0	control
5.725	0	control
5.735	0	control
5.735	0	control
5.745	0	control
5.745	0	control
5.755	0	control
5.755	0	control
5.755	0	control
5.765	0	control
5.765	0	control
5.775	0	control
5.775	0	control
5.785	0	control
5.785	0	control
5.795	0	control
5.795	0	control
5.795	0	control
5.805	0	control
5.805	0	control
5.815	0	control
5.815	0	control
5.825	0	control
5.825	0	control
5.825	0	control
5.835	0	control
5.835	0	control
5.845	0	control
5.845	0	control
5.855	0	control
5.855	0	control
5.865	0	control
5.865	0	control
5.865	0	control
5.875	0	control
5.875	0	control
5.885	0	control
5.885	0	control
5.895	0	control
5.895	0	control
5.895	0	control
5.905	0	control
5.905	0	control
5.915	0	control
5.915	0	control
5.925	0	control
5.925	0	control
5.935	0	control
5.935	0	control
5.935	0	control
5.945	0	control
5.945	0	control
5.955	0	control
5.955	0	control
5.965	0	control
5.965	0	control
5.965	0	control
5.975	0	control
5.975	0	control
5.985	0	control
5.985	0	control
5.995	0	control
5.995	0	control
6.015	0	control
6.025	0	control
6.035	0	control
6.045	0	control
6.055	0	control
6.065	0	control
6.075	0	control
6.095	0	control
6.105	0	control
6.115	0	control
6.125	0	control
6.135	0	control
6.145	0	control
6.155	0	control
6.175	0	control
6.185	0	control
6.195	0	control
6.205	0	control
6.215	0	control
6.225	0	control
6.235	0	control
6.245	0	control
6.265	0	control
6.275	0	control
6.285	0	control
6.295	0	control
6.305	0	control
6.315	0	control
6.325	0	control
6.345	0	control
6.355	0	control
6.365	0	control
6.375	0	control
6.385	0	control
6.395	0	control
6.405	0	control
6.425	0	control
6.435	0	control
6.445	0	control
6.455	0	control
6.465	0	control
6.475	0	control
6.485	0	control
6.495	0	control
6.515	0	control
6.525	0	control
6.535	0	control
6.545	0	control
6.555	0	control
6.565	0	control
6.575	0	control
6.595	0	control
6.605	0	control
6.615	0	control
6.625	0	control
6.635	0	control
6.645	0	control
6.655	0	control
6.675	0	control
6.685	0	control
6.695	0	control
6.705	0	control
6.715	0	control
6.725	0	control
6.735	0	control
6.745	0	control
6.765	0	control
6.775	0	control
6.785	0	control
6.795	0	control
6.805	0	control
6.815	0	control
6.825	0	control
6.845	0	control
6.855	0	control
6.865	0	control
6.875	0	control
6.885	0	control
6.895	0	control
6.905	0	control
6.925	0	control
6.935	0	control
6.945	0	control
6.955	0	control
6.965	0	control
6.975	0	control
6.985	0	control
7.055	0	control
0.177	1	study
0.178	1	study
0.18	1	study
0.194	1	study
0.198	1	study
0.206	1	study
0.213	1	study
0.252	1	study
0.261	1	study
0.265	1	study
0.306	1	study
0.312	1	study
0.316	1	study
0.339	1	study
0.345	1	study
0.363	1	study
0.363	1	study
0.363	1	study
0.376	1	study
0.416	1	study
0.417	1	study
0.417	1	study
0.418	1	study
0.422	1	study
0.433	1	study
0.482	1	study
0.486	1	study
0.493	1	study
0.517	1	study
0.522	1	study
0.523	1	study
0.524	1	study
0.528	1	study
0.537	1	study
0.562	1	study
0.562	1	study
0.609	1	study
0.632	1	study
0.636	1	study
0.674	1	study
0.683	1	study
0.685	1	study
0.686	1	study
0.69	1	study
0.699	1	study
0.704	1	study
0.712	1	study
0.735	1	study
0.767	1	study
0.779	1	study
0.828	1	study
0.837	1	study
0.922	1	study
0.928	1	study
0.929	1	study
0.93	1	study
0.934	1	study
0.952	1	study
0.975	1	study
0.985	1	study
0.998	1	study
1.01	1	study
1.02	1	study
1.02	1	study
1.04	1	study
1.04	1	study
1.05	1	study
1.06	1	study
1.06	1	study
1.07	1	study
1.07	1	study
1.08	1	study
1.1	1	study
1.15	1	study
1.16	1	study
1.17	1	study
1.35	1	study
1.36	1	study
1.38	1	study
1.38	1	study
1.38	1	study
1.39	1	study
1.4	1	study
1.42	1	study
1.43	1	study
1.45	1	study
1.47	1	study
1.48	1	study
1.48	1	study
1.49	1	study
1.51	1	study
1.54	1	study
1.6	1	study
1.61	1	study
1.63	1	study
1.74	1	study
1.77	1	study
1.78	1	study
1.79	1	study
1.8	1	study
1.82	1	study
1.86	1	study
1.86	1	study
1.88	1	study
1.88	1	study
1.96	1	study
1.99	1	study
2	1	study
2	1	study
2.01	1	study
2.02	1	study
2.05	1	study
2.06	1	study
2.08	1	study
2.17	1	study
2.18	1	study
2.18	1	study
2.19	1	study
2.34	1	study
2.35	1	study
2.35	1	study
2.35	1	study
2.36	1	study
2.38	1	study
2.54	1	study
2.57	1	study
2.58	1	study
2.6	1	study
2.65	1	study
2.65	1	study
2.65	1	study
2.66	1	study
2.68	1	study
2.7	1	study
2.77	1	study
2.78	1	study
2.87	1	study
2.93	1	study
2.95	1	study
3.12	1	study
3.14	1	study
3.15	1	study
3.15	1	study
3.58	1	study
3.58	1	study
3.59	1	study
3.59	1	study
3.74	1	study
3.74	1	study
3.84	1	study
3.84	1	study
3.85	1	study
3.92	1	study
4.09	1	study
4.09	1	study
4.4	1	study
4.4	1	study
4.4	1	study
4.72	1	study
4.72	1	study
4.76	1	study
4.76	1	study
4.98	1	study
4.98	1	study
4.98	1	study
5.53	1	study
5.9	1	study
6.25	1	study
6.25	1	study
6.25	1	study
6.25	1	study
0.25	0	study
0.5015	0	study
0.756	0	study
1.165	0	study
1.335	0	study
1.495	0	study
1.665	0	study
1.835	0	study
2.53	0	study
3.145	0	study
3.235	0	study
3.335	0	study
3.425	0	study
3.525	0	study
3.615	0	study
3.715	0	study
3.805	0	study
3.905	0	study
4.035	0	study
4.07	0	study
4.115	0	study
4.155	0	study
4.195	0	study
4.235	0	study
4.265	0	study
4.305	0	study
4.345	0	study
4.39	0	study
4.425	0	study
4.465	0	study
4.495	0	study
4.535	0	study
4.575	0	study
4.615	0	study
4.655	0	study
4.695	0	study
4.735	0	study
4.765	0	study
4.805	0	study
4.845	0	study
4.885	0	study
4.925	0	study
4.97	0	study
5.005	0	study
5.005	0	study
5.015	0	study
5.015	0	study
5.025	0	study
5.025	0	study
5.035	0	study
5.035	0	study
5.035	0	study
5.045	0	study
5.045	0	study
5.055	0	study
5.055	0	study
5.065	0	study
5.065	0	study
5.065	0	study
5.075	0	study
5.075	0	study
5.085	0	study
5.085	0	study
5.095	0	study
5.095	0	study
5.095	0	study
5.105	0	study
5.105	0	study
5.115	0	study
5.115	0	study
5.125	0	study
5.125	0	study
5.125	0	study
5.135	0	study
5.135	0	study
5.145	0	study
5.145	0	study
5.155	0	study
5.155	0	study
5.155	0	study
5.165	0	study
5.165	0	study
5.175	0	study
5.175	0	study
5.185	0	study
5.185	0	study
5.185	0	study
5.195	0	study
5.195	0	study
5.205	0	study
5.205	0	study
5.215	0	study
5.215	0	study
5.215	0	study
5.225	0	study
5.225	0	study
5.235	0	study
5.235	0	study
5.245	0	study
5.245	0	study
5.245	0	study
5.255	0	study
5.255	0	study
5.265	0	study
5.265	0	study
5.275	0	study
5.275	0	study
5.275	0	study
5.285	0	study
5.285	0	study
5.295	0	study
5.295	0	study
5.305	0	study
5.305	0	study
5.305	0	study
5.315	0	study
5.315	0	study
5.325	0	study
5.325	0	study
5.335	0	study
5.335	0	study
5.335	0	study
5.345	0	study
5.345	0	study
5.355	0	study
5.355	0	study
5.365	0	study
5.365	0	study
5.365	0	study
5.375	0	study
5.375	0	study
5.385	0	study
5.385	0	study
5.395	0	study
5.395	0	study
5.395	0	study
5.405	0	study
5.405	0	study
5.415	0	study
5.415	0	study
5.425	0	study
5.425	0	study
5.425	0	study
5.435	0	study
5.435	0	study
5.445	0	study
5.445	0	study
5.455	0	study
5.455	0	study
5.455	0	study
5.465	0	study
5.465	0	study
5.475	0	study
5.475	0	study
5.485	0	study
5.485	0	study
5.485	0	study
5.495	0	study
5.495	0	study
5.505	0	study
5.505	0	study
5.52	0	study
5.52	0	study
5.52	0	study
5.52	0	study
5.52	0	study
5.535	0	study
5.535	0	study
5.545	0	study
5.545	0	study
5.545	0	study
5.555	0	study
5.555	0	study
5.565	0	study
5.565	0	study
5.575	0	study
5.575	0	study
5.575	0	study
5.585	0	study
5.585	0	study
5.595	0	study
5.595	0	study
5.605	0	study
5.605	0	study
5.605	0	study
5.615	0	study
5.615	0	study
5.625	0	study
5.625	0	study
5.635	0	study
5.635	0	study
5.635	0	study
5.645	0	study
5.645	0	study
5.655	0	study
5.655	0	study
5.665	0	study
5.665	0	study
5.665	0	study
5.675	0	study
5.675	0	study
5.685	0	study
5.685	0	study
5.695	0	study
5.695	0	study
5.695	0	study
5.705	0	study
5.705	0	study
5.715	0	study
5.715	0	study
5.725	0	study
5.725	0	study
5.725	0	study
5.735	0	study
5.735	0	study
5.745	0	study
5.745	0	study
5.755	0	study
5.755	0	study
5.755	0	study
5.765	0	study
5.765	0	study
5.775	0	study
5.775	0	study
5.785	0	study
5.785	0	study
5.785	0	study
5.795	0	study
5.795	0	study
5.805	0	study
5.805	0	study
5.815	0	study
5.815	0	study
5.815	0	study
5.825	0	study
5.825	0	study
5.835	0	study
5.835	0	study
5.845	0	study
5.845	0	study
5.845	0	study
5.855	0	study
5.855	0	study
5.865	0	study
5.865	0	study
5.875	0	study
5.875	0	study
5.875	0	study
5.89	0	study
5.89	0	study
5.89	0	study
5.89	0	study
5.905	0	study
5.905	0	study
5.905	0	study
5.915	0	study
5.915	0	study
5.925	0	study
5.925	0	study
5.935	0	study
5.935	0	study
5.935	0	study
5.945	0	study
5.945	0	study
5.955	0	study
5.955	0	study
5.965	0	study
5.965	0	study
5.965	0	study
5.975	0	study
5.975	0	study
5.985	0	study
5.985	0	study
5.995	0	study
5.995	0	study
6.015	0	study
6.025	0	study
6.035	0	study
6.045	0	study
6.055	0	study
6.075	0	study
6.085	0	study
6.095	0	study
6.105	0	study
6.115	0	study
6.125	0	study
6.145	0	study
6.155	0	study
6.165	0	study
6.175	0	study
6.185	0	study
6.195	0	study
6.215	0	study
6.225	0	study
6.24	0	study
6.24	0	study
6.255	0	study
6.275	0	study
6.285	0	study
6.295	0	study
6.305	0	study
6.315	0	study
6.325	0	study
6.345	0	study
6.355	0	study
6.365	0	study
6.375	0	study
6.385	0	study
6.395	0	study
6.415	0	study
6.425	0	study
6.435	0	study
6.445	0	study
6.455	0	study
6.475	0	study
6.485	0	study
6.495	0	study
6.505	0	study
6.515	0	study
6.525	0	study
6.545	0	study
6.555	0	study
6.565	0	study
6.575	0	study
6.585	0	study
6.595	0	study
6.615	0	study
6.625	0	study
6.635	0	study
6.645	0	study
6.655	0	study
6.675	0	study
6.685	0	study
6.695	0	study
6.705	0	study
6.715	0	study
6.725	0	study
6.745	0	study
6.755	0	study
6.765	0	study
6.775	0	study
6.785	0	study
6.795	0	study
6.815	0	study
6.825	0	study
6.835	0	study
6.845	0	study
6.855	0	study
6.875	0	study
6.885	0	study
6.895	0	study
6.905	0	study
6.915	0	study
6.925	0	study
6.945	0	study
6.955	0	study
6.965	0	study
6.975	0	study
6.985	0	study
7.005	0	study
