## Supplementary data files for "Cancer patient survival can be accurately parameterized, revealing time-dependent therapeutic effects and doubling the precision of small trials": JFMC33-0502_2B.csv

Time	Event	Arm
0.433	1	control
0.433	1	control
0.945	1	control
0.945	1	control
0.945	1	control
0.945	1	control
1.19	1	control
1.2	1	control
1.38	1	control
1.38	1	control
1.39	1	control
1.48	1	control
1.49	1	control
1.69	1	control
1.7	1	control
1.71	1	control
1.71	1	control
1.72	1	control
1.85	1	control
1.85	1	control
1.88	1	control
1.89	1	control
1.92	1	control
2.28	1	control
2.28	1	control
2.3	1	control
2.46	1	control
2.51	1	control
2.52	1	control
2.66	1	control
2.68	1	control
2.68	1	control
2.76	1	control
2.76	1	control
2.77	1	control
2.92	1	control
2.93	1	control
2.94	1	control
2.94	1	control
2.95	1	control
2.95	1	control
2.96	1	control
3.03	1	control
3.03	1	control
3.04	1	control
3.04	1	control
3.27	1	control
3.27	1	control
3.27	1	control
3.45	1	control
3.45	1	control
3.45	1	control
3.45	1	control
3.54	1	control
3.55	1	control
3.55	1	control
3.64	1	control
3.64	1	control
3.7	1	control
3.7	1	control
3.7	1	control
3.87	1	control
3.87	1	control
3.87	1	control
3.96	1	control
4.15	1	control
4.16	1	control
4.16	1	control
4.36	1	control
4.36	1	control
4.57	1	control
4.65	1	control
4.65	1	control
4.8	1	control
4.8	1	control
4.8	1	control
4.8	1	control
5.3	1	control
5.3	1	control
5.3	1	control
5.57	1	control
5.57	1	control
5.68	1	control
5.68	1	control
5.88	1	control
5.88	1	control
6.12	1	control
0.2505	0	control
0.5005	0	control
0.7495	0	control
1.195	0	control
1.395	0	control
1.595	0	control
1.795	0	control
2.125	0	control
2.245	0	control
2.375	0	control
2.495	0	control
2.625	0	control
2.745	0	control
2.875	0	control
3.165	0	control
3.335	0	control
3.495	0	control
3.67	0	control
3.835	0	control
4.045	0	control
4.095	0	control
4.145	0	control
4.195	0	control
4.245	0	control
4.295	0	control
4.35	0	control
4.395	0	control
4.445	0	control
4.495	0	control
4.555	0	control
4.595	0	control
4.64	0	control
4.695	0	control
4.745	0	control
4.78	0	control
4.845	0	control
4.895	0	control
4.945	0	control
5.005	0	control
5.005	0	control
5.015	0	control
5.015	0	control
5.015	0	control
5.025	0	control
5.025	0	control
5.025	0	control
5.035	0	control
5.035	0	control
5.045	0	control
5.045	0	control
5.045	0	control
5.055	0	control
5.055	0	control
5.055	0	control
5.065	0	control
5.065	0	control
5.075	0	control
5.075	0	control
5.075	0	control
5.085	0	control
5.085	0	control
5.085	0	control
5.095	0	control
5.095	0	control
5.105	0	control
5.105	0	control
5.105	0	control
5.115	0	control
5.115	0	control
5.115	0	control
5.125	0	control
5.125	0	control
5.135	0	control
5.135	0	control
5.135	0	control
5.145	0	control
5.145	0	control
5.145	0	control
5.155	0	control
5.155	0	control
5.155	0	control
5.165	0	control
5.165	0	control
5.175	0	control
5.175	0	control
5.175	0	control
5.185	0	control
5.185	0	control
5.185	0	control
5.195	0	control
5.195	0	control
5.205	0	control
5.205	0	control
5.205	0	control
5.215	0	control
5.215	0	control
5.215	0	control
5.225	0	control
5.225	0	control
5.235	0	control
5.235	0	control
5.235	0	control
5.245	0	control
5.245	0	control
5.245	0	control
5.255	0	control
5.255	0	control
5.265	0	control
5.265	0	control
5.265	0	control
5.275	0	control
5.275	0	control
5.275	0	control
5.29	0	control
5.29	0	control
5.29	0	control
5.29	0	control
5.29	0	control
5.305	0	control
5.305	0	control
5.305	0	control
5.315	0	control
5.315	0	control
5.315	0	control
5.325	0	control
5.325	0	control
5.335	0	control
5.335	0	control
5.335	0	control
5.345	0	control
5.345	0	control
5.345	0	control
5.355	0	control
5.355	0	control
5.365	0	control
5.365	0	control
5.365	0	control
5.375	0	control
5.375	0	control
5.375	0	control
5.385	0	control
5.385	0	control
5.395	0	control
5.395	0	control
5.395	0	control
5.405	0	control
5.405	0	control
5.405	0	control
5.415	0	control
5.415	0	control
5.425	0	control
5.425	0	control
5.425	0	control
5.435	0	control
5.435	0	control
5.435	0	control
5.445	0	control
5.445	0	control
5.445	0	control
5.455	0	control
5.455	0	control
5.465	0	control
5.465	0	control
5.465	0	control
5.475	0	control
5.475	0	control
5.475	0	control
5.485	0	control
5.485	0	control
5.495	0	control
5.495	0	control
5.495	0	control
5.505	0	control
5.505	0	control
5.505	0	control
5.515	0	control
5.515	0	control
5.525	0	control
5.525	0	control
5.525	0	control
5.535	0	control
5.535	0	control
5.535	0	control
5.545	0	control
5.545	0	control
5.56	0	control
5.56	0	control
5.56	0	control
5.56	0	control
5.56	0	control
5.56	0	control
5.58	0	control
5.58	0	control
5.58	0	control
5.58	0	control
5.58	0	control
5.605	0	control
5.605	0	control
5.605	0	control
5.605	0	control
5.605	0	control
5.605	0	control
5.605	0	control
5.605	0	control
5.63	0	control
5.63	0	control
5.63	0	control
5.63	0	control
5.63	0	control
5.63	0	control
5.65	0	control
5.65	0	control
5.65	0	control
5.65	0	control
5.65	0	control
5.67	0	control
5.67	0	control
5.67	0	control
5.67	0	control
5.67	0	control
5.685	0	control
5.685	0	control
5.685	0	control
5.695	0	control
5.695	0	control
5.695	0	control
5.705	0	control
5.705	0	control
5.715	0	control
5.715	0	control
5.715	0	control
5.725	0	control
5.725	0	control
5.725	0	control
5.735	0	control
5.735	0	control
5.735	0	control
5.745	0	control
5.745	0	control
5.755	0	control
5.755	0	control
5.755	0	control
5.765	0	control
5.765	0	control
5.765	0	control
5.775	0	control
5.775	0	control
5.785	0	control
5.785	0	control
5.785	0	control
5.795	0	control
5.795	0	control
5.795	0	control
5.805	0	control
5.805	0	control
5.815	0	control
5.815	0	control
5.815	0	control
5.825	0	control
5.825	0	control
5.825	0	control
5.835	0	control
5.835	0	control
5.845	0	control
5.845	0	control
5.845	0	control
5.855	0	control
5.855	0	control
5.855	0	control
5.865	0	control
5.865	0	control
5.865	0	control
5.875	0	control
5.875	0	control
5.885	0	control
5.885	0	control
5.885	0	control
5.895	0	control
5.895	0	control
5.895	0	control
5.905	0	control
5.905	0	control
5.915	0	control
5.915	0	control
5.915	0	control
5.925	0	control
5.925	0	control
5.925	0	control
5.935	0	control
5.935	0	control
5.945	0	control
5.945	0	control
5.945	0	control
5.955	0	control
5.955	0	control
5.955	0	control
5.965	0	control
5.965	0	control
5.975	0	control
5.975	0	control
5.975	0	control
5.985	0	control
5.985	0	control
5.985	0	control
5.995	0	control
5.995	0	control
6.005	0	control
6.015	0	control
6.025	0	control
6.025	0	control
6.035	0	control
6.045	0	control
6.055	0	control
6.055	0	control
6.065	0	control
6.075	0	control
6.085	0	control
6.085	0	control
6.105	0	control
6.105	0	control
6.105	0	control
6.105	0	control
6.125	0	control
6.135	0	control
6.145	0	control
6.145	0	control
6.155	0	control
6.165	0	control
6.175	0	control
6.175	0	control
6.185	0	control
6.195	0	control
6.195	0	control
6.205	0	control
6.215	0	control
6.225	0	control
6.225	0	control
6.235	0	control
6.245	0	control
6.255	0	control
6.255	0	control
6.265	0	control
6.275	0	control
6.285	0	control
6.285	0	control
6.295	0	control
6.305	0	control
6.315	0	control
6.315	0	control
6.325	0	control
6.335	0	control
6.345	0	control
6.345	0	control
6.355	0	control
6.365	0	control
6.375	0	control
6.375	0	control
6.385	0	control
6.395	0	control
6.395	0	control
6.405	0	control
6.415	0	control
6.425	0	control
6.425	0	control
6.435	0	control
6.445	0	control
6.455	0	control
6.455	0	control
6.465	0	control
6.475	0	control
6.485	0	control
6.485	0	control
6.495	0	control
6.505	0	control
6.515	0	control
6.515	0	control
6.525	0	control
6.535	0	control
6.545	0	control
6.545	0	control
6.555	0	control
6.565	0	control
6.575	0	control
6.575	0	control
6.585	0	control
6.595	0	control
6.595	0	control
6.605	0	control
6.615	0	control
6.625	0	control
6.625	0	control
6.635	0	control
6.645	0	control
6.655	0	control
6.655	0	control
6.665	0	control
6.675	0	control
6.685	0	control
6.685	0	control
6.695	0	control
6.705	0	control
6.715	0	control
6.715	0	control
6.725	0	control
6.735	0	control
6.745	0	control
6.745	0	control
6.755	0	control
6.765	0	control
6.775	0	control
6.775	0	control
6.785	0	control
6.795	0	control
6.795	0	control
6.805	0	control
6.815	0	control
6.825	0	control
6.825	0	control
6.835	0	control
6.845	0	control
6.855	0	control
6.855	0	control
6.865	0	control
6.875	0	control
6.885	0	control
6.885	0	control
6.895	0	control
6.905	0	control
6.915	0	control
6.915	0	control
6.925	0	control
6.935	0	control
6.945	0	control
6.945	0	control
6.955	0	control
6.965	0	control
6.975	0	control
6.975	0	control
6.985	0	control
6.995	0	control
7.045	0	control
7.085	0	control
0.433	1	study
0.433	1	study
0.936	1	study
0.936	1	study
0.936	1	study
0.936	1	study
1.2	1	study
1.2	1	study
1.4	1	study
1.4	1	study
1.4	1	study
1.48	1	study
1.48	1	study
1.7	1	study
1.7	1	study
1.7	1	study
1.73	1	study
1.73	1	study
1.73	1	study
1.86	1	study
1.86	1	study
1.9	1	study
2.05	1	study
2.05	1	study
2.28	1	study
2.28	1	study
2.48	1	study
2.53	1	study
2.53	1	study
2.53	1	study
2.67	1	study
2.71	1	study
2.71	1	study
2.77	1	study
2.77	1	study
2.93	1	study
2.93	1	study
2.93	1	study
2.93	1	study
2.93	1	study
2.99	1	study
2.99	1	study
2.99	1	study
3.04	1	study
3.04	1	study
3.04	1	study
3.04	1	study
3.28	1	study
3.28	1	study
3.28	1	study
3.47	1	study
3.47	1	study
3.47	1	study
3.55	1	study
3.55	1	study
3.64	1	study
3.64	1	study
3.64	1	study
3.64	1	study
3.72	1	study
3.72	1	study
3.88	1	study
3.88	1	study
3.88	1	study
3.88	1	study
3.98	1	study
4.17	1	study
4.17	1	study
4.38	1	study
4.38	1	study
4.56	1	study
4.56	1	study
4.67	1	study
4.78	1	study
4.78	1	study
4.78	1	study
4.84	1	study
4.84	1	study
4.84	1	study
4.84	1	study
5.05	1	study
5.05	1	study
5.05	1	study
5.19	1	study
5.19	1	study
5.19	1	study
5.24	1	study
5.24	1	study
5.54	1	study
5.54	1	study
5.71	1	study
5.71	1	study
6.27	1	study
6.27	1	study
6.27	1	study
6.27	1	study
6.27	1	study
6.27	1	study
6.27	1	study
1.145	0	study
1.285	0	study
1.43	0	study
1.575	0	study
1.72	0	study
1.85	0	study
2.165	0	study
2.335	0	study
2.505	0	study
2.665	0	study
2.835	0	study
3.125	0	study
3.255	0	study
3.385	0	study
3.5	0	study
3.62	0	study
3.765	0	study
3.89	0	study
4.065	0	study
4.1	0	study
4.145	0	study
4.225	0	study
4.26	0	study
4.305	0	study
4.355	0	study
4.4	0	study
4.445	0	study
4.505	0	study
4.57	0	study
4.64	0	study
4.64	0	study
4.725	0	study
4.76	0	study
4.82	0	study
4.87	0	study
4.9	0	study
4.97	0	study
5.03	0	study
5.03	0	study
5.03	0	study
5.03	0	study
5.03	0	study
5.03	0	study
5.03	0	study
5.03	0	study
5.03	0	study
5.03	0	study
5.065	0	study
5.065	0	study
5.065	0	study
5.065	0	study
5.065	0	study
5.065	0	study
5.065	0	study
5.065	0	study
5.095	0	study
5.095	0	study
5.095	0	study
5.095	0	study
5.095	0	study
5.095	0	study
5.095	0	study
5.095	0	study
5.12	0	study
5.12	0	study
5.12	0	study
5.12	0	study
5.12	0	study
5.12	0	study
5.145	0	study
5.145	0	study
5.145	0	study
5.145	0	study
5.145	0	study
5.145	0	study
5.145	0	study
5.145	0	study
5.165	0	study
5.165	0	study
5.18	0	study
5.18	0	study
5.18	0	study
5.18	0	study
5.18	0	study
5.18	0	study
5.2	0	study
5.2	0	study
5.2	0	study
5.2	0	study
5.2	0	study
5.225	0	study
5.225	0	study
5.225	0	study
5.225	0	study
5.225	0	study
5.225	0	study
5.225	0	study
5.225	0	study
5.245	0	study
5.245	0	study
5.245	0	study
5.255	0	study
5.255	0	study
5.265	0	study
5.265	0	study
5.265	0	study
5.275	0	study
5.275	0	study
5.275	0	study
5.285	0	study
5.285	0	study
5.295	0	study
5.295	0	study
5.295	0	study
5.305	0	study
5.305	0	study
5.305	0	study
5.315	0	study
5.315	0	study
5.325	0	study
5.325	0	study
5.325	0	study
5.335	0	study
5.335	0	study
5.335	0	study
5.345	0	study
5.345	0	study
5.345	0	study
5.355	0	study
5.355	0	study
5.365	0	study
5.365	0	study
5.365	0	study
5.375	0	study
5.375	0	study
5.375	0	study
5.385	0	study
5.385	0	study
5.395	0	study
5.395	0	study
5.395	0	study
5.405	0	study
5.405	0	study
5.405	0	study
5.415	0	study
5.415	0	study
5.425	0	study
5.425	0	study
5.425	0	study
5.435	0	study
5.435	0	study
5.435	0	study
5.445	0	study
5.445	0	study
5.455	0	study
5.455	0	study
5.455	0	study
5.465	0	study
5.465	0	study
5.465	0	study
5.475	0	study
5.475	0	study
5.485	0	study
5.485	0	study
5.485	0	study
5.495	0	study
5.495	0	study
5.495	0	study
5.505	0	study
5.505	0	study
5.515	0	study
5.515	0	study
5.515	0	study
5.525	0	study
5.525	0	study
5.525	0	study
5.535	0	study
5.535	0	study
5.545	0	study
5.545	0	study
5.545	0	study
5.555	0	study
5.555	0	study
5.555	0	study
5.565	0	study
5.565	0	study
5.575	0	study
5.575	0	study
5.575	0	study
5.585	0	study
5.585	0	study
5.585	0	study
5.595	0	study
5.595	0	study
5.605	0	study
5.605	0	study
5.605	0	study
5.615	0	study
5.615	0	study
5.615	0	study
5.625	0	study
5.625	0	study
5.635	0	study
5.635	0	study
5.635	0	study
5.645	0	study
5.645	0	study
5.645	0	study
5.655	0	study
5.655	0	study
5.665	0	study
5.665	0	study
5.665	0	study
5.675	0	study
5.675	0	study
5.675	0	study
5.685	0	study
5.685	0	study
5.685	0	study
5.695	0	study
5.695	0	study
5.705	0	study
5.705	0	study
5.705	0	study
5.715	0	study
5.715	0	study
5.715	0	study
5.725	0	study
5.725	0	study
5.735	0	study
5.735	0	study
5.735	0	study
5.745	0	study
5.745	0	study
5.745	0	study
5.755	0	study
5.755	0	study
5.765	0	study
5.765	0	study
5.765	0	study
5.775	0	study
5.775	0	study
5.775	0	study
5.785	0	study
5.785	0	study
5.795	0	study
5.795	0	study
5.795	0	study
5.805	0	study
5.805	0	study
5.805	0	study
5.815	0	study
5.815	0	study
5.825	0	study
5.825	0	study
5.825	0	study
5.835	0	study
5.835	0	study
5.835	0	study
5.845	0	study
5.845	0	study
5.855	0	study
5.855	0	study
5.855	0	study
5.865	0	study
5.865	0	study
5.865	0	study
5.875	0	study
5.875	0	study
5.885	0	study
5.885	0	study
5.885	0	study
5.895	0	study
5.895	0	study
5.895	0	study
5.905	0	study
5.905	0	study
5.915	0	study
5.915	0	study
5.915	0	study
5.925	0	study
5.925	0	study
5.925	0	study
5.935	0	study
5.935	0	study
5.945	0	study
5.945	0	study
5.945	0	study
5.955	0	study
5.955	0	study
5.955	0	study
5.965	0	study
5.965	0	study
5.975	0	study
5.975	0	study
5.975	0	study
5.985	0	study
5.985	0	study
5.985	0	study
5.995	0	study
5.995	0	study
6.005	0	study
6.015	0	study
6.025	0	study
6.035	0	study
6.035	0	study
6.045	0	study
6.055	0	study
6.065	0	study
6.065	0	study
6.075	0	study
6.085	0	study
6.095	0	study
6.095	0	study
6.105	0	study
6.115	0	study
6.125	0	study
6.135	0	study
6.135	0	study
6.145	0	study
6.155	0	study
6.165	0	study
6.165	0	study
6.175	0	study
6.185	0	study
6.195	0	study
6.195	0	study
6.205	0	study
6.215	0	study
6.225	0	study
6.235	0	study
6.235	0	study
6.245	0	study
6.255	0	study
6.265	0	study
6.265	0	study
6.275	0	study
6.285	0	study
6.295	0	study
6.295	0	study
6.305	0	study
6.315	0	study
6.325	0	study
6.335	0	study
6.335	0	study
6.345	0	study
6.355	0	study
6.365	0	study
6.365	0	study
6.375	0	study
6.385	0	study
6.395	0	study
6.395	0	study
6.405	0	study
6.415	0	study
6.425	0	study
6.435	0	study
6.435	0	study
6.445	0	study
6.455	0	study
6.465	0	study
6.465	0	study
6.475	0	study
6.485	0	study
6.495	0	study
6.495	0	study
6.505	0	study
6.515	0	study
6.525	0	study
6.535	0	study
6.535	0	study
6.545	0	study
6.555	0	study
6.565	0	study
6.565	0	study
6.575	0	study
6.585	0	study
6.595	0	study
6.595	0	study
6.605	0	study
6.615	0	study
6.625	0	study
6.635	0	study
6.635	0	study
6.645	0	study
6.655	0	study
6.665	0	study
6.665	0	study
6.675	0	study
6.685	0	study
6.695	0	study
6.695	0	study
6.705	0	study
6.715	0	study
6.725	0	study
6.735	0	study
6.735	0	study
6.745	0	study
6.755	0	study
6.765	0	study
6.765	0	study
6.775	0	study
6.785	0	study
6.795	0	study
6.795	0	study
6.805	0	study
6.815	0	study
6.825	0	study
6.835	0	study
6.835	0	study
6.845	0	study
6.855	0	study
6.865	0	study
6.865	0	study
6.875	0	study
6.885	0	study
6.895	0	study
6.895	0	study
6.905	0	study
6.915	0	study
6.925	0	study
6.935	0	study
6.935	0	study
6.945	0	study
6.955	0	study
6.965	0	study
6.965	0	study
6.975	0	study
6.985	0	study
6.995	0	study
7.015	0	study
7.025	0	study
