## Supplementary data files for "Cancer patient survival can be accurately parameterized, revealing time-dependent therapeutic effects and doubling the precision of small trials": KEYNOTE024_1A.csv

Time	Event	Arm
0.387	1	Chemotherapy
0.486	1	Chemotherapy
0.655	1	Chemotherapy
0.709	1	Chemotherapy
0.832	1	Chemotherapy
0.907	1	Chemotherapy
0.948	1	Chemotherapy
1.04	1	Chemotherapy
1.06	1	Chemotherapy
1.08	1	Chemotherapy
1.14	1	Chemotherapy
1.15	1	Chemotherapy
1.17	1	Chemotherapy
1.21	1	Chemotherapy
1.23	1	Chemotherapy
1.36	1	Chemotherapy
1.39	1	Chemotherapy
1.46	1	Chemotherapy
1.48	1	Chemotherapy
1.59	1	Chemotherapy
1.61	1	Chemotherapy
1.72	1	Chemotherapy
1.73	1	Chemotherapy
1.79	1	Chemotherapy
1.82	1	Chemotherapy
1.89	1	Chemotherapy
1.91	1	Chemotherapy
1.93	1	Chemotherapy
2.03	1	Chemotherapy
2.05	1	Chemotherapy
2.06	1	Chemotherapy
2.1	1	Chemotherapy
2.11	1	Chemotherapy
2.11	1	Chemotherapy
2.11	1	Chemotherapy
2.11	1	Chemotherapy
2.13	1	Chemotherapy
2.13	1	Chemotherapy
2.13	1	Chemotherapy
2.13	1	Chemotherapy
2.15	1	Chemotherapy
2.16	1	Chemotherapy
2.19	1	Chemotherapy
2.23	1	Chemotherapy
2.26	1	Chemotherapy
2.3	1	Chemotherapy
2.59	1	Chemotherapy
2.78	1	Chemotherapy
3.55	1	Chemotherapy
3.73	1	Chemotherapy
3.8	1	Chemotherapy
3.87	1	Chemotherapy
4.02	1	Chemotherapy
4.08	1	Chemotherapy
4.11	1	Chemotherapy
4.12	1	Chemotherapy
4.14	1	Chemotherapy
4.14	1	Chemotherapy
4.14	1	Chemotherapy
4.17	1	Chemotherapy
4.17	1	Chemotherapy
4.18	1	Chemotherapy
4.19	1	Chemotherapy
4.25	1	Chemotherapy
4.28	1	Chemotherapy
4.37	1	Chemotherapy
5.22	1	Chemotherapy
5.29	1	Chemotherapy
5.31	1	Chemotherapy
5.31	1	Chemotherapy
5.58	1	Chemotherapy
5.71	1	Chemotherapy
5.95	1	Chemotherapy
6.04	1	Chemotherapy
6.07	1	Chemotherapy
6.09	1	Chemotherapy
6.11	1	Chemotherapy
6.14	1	Chemotherapy
6.15	1	Chemotherapy
6.19	1	Chemotherapy
6.21	1	Chemotherapy
6.23	1	Chemotherapy
6.25	1	Chemotherapy
6.25	1	Chemotherapy
6.25	1	Chemotherapy
6.27	1	Chemotherapy
6.27	1	Chemotherapy
6.27	1	Chemotherapy
6.27	1	Chemotherapy
6.27	1	Chemotherapy
6.27	1	Chemotherapy
6.27	1	Chemotherapy
6.28	1	Chemotherapy
6.28	1	Chemotherapy
6.33	1	Chemotherapy
6.33	1	Chemotherapy
6.34	1	Chemotherapy
6.4	1	Chemotherapy
6.41	1	Chemotherapy
6.44	1	Chemotherapy
6.51	1	Chemotherapy
6.64	1	Chemotherapy
7.91	1	Chemotherapy
8.27	1	Chemotherapy
8.34	1	Chemotherapy
8.34	1	Chemotherapy
8.34	1	Chemotherapy
8.35	1	Chemotherapy
8.42	1	Chemotherapy
8.68	1	Chemotherapy
10.4	1	Chemotherapy
10.5	1	Chemotherapy
10.5	1	Chemotherapy
11	1	Chemotherapy
11.1	1	Chemotherapy
12.5	1	Chemotherapy
12.7	1	Chemotherapy
14	1	Chemotherapy
0.6065	0	Chemotherapy
1.195	0	Chemotherapy
1.8	0	Chemotherapy
2.41	0	Chemotherapy
3.615	0	Chemotherapy
4.23	0	Chemotherapy
4.815	0	Chemotherapy
5.41	0	Chemotherapy
6.205	0	Chemotherapy
6.395	0	Chemotherapy
6.58	0	Chemotherapy
6.77	0	Chemotherapy
6.955	0	Chemotherapy
7.15	0	Chemotherapy
7.34	0	Chemotherapy
7.515	0	Chemotherapy
7.7	0	Chemotherapy
7.865	0	Chemotherapy
8.12	0	Chemotherapy
8.23	0	Chemotherapy
8.435	0	Chemotherapy
8.56	0	Chemotherapy
8.82	0	Chemotherapy
9.61	0	Chemotherapy
10.3	0	Chemotherapy
10.85	0	Chemotherapy
11.45	0	Chemotherapy
12.45	0	Chemotherapy
12.95	0	Chemotherapy
13.45	0	Chemotherapy
13.95	0	Chemotherapy
14.45	0	Chemotherapy
15.65	0	Chemotherapy
0.108	1	Pembrolizumab
0.123	1	Pembrolizumab
0.321	1	Pembrolizumab
0.387	1	Pembrolizumab
0.651	1	Pembrolizumab
0.772	1	Pembrolizumab
0.816	1	Pembrolizumab
0.881	1	Pembrolizumab
0.906	1	Pembrolizumab
0.97	1	Pembrolizumab
1.01	1	Pembrolizumab
1.24	1	Pembrolizumab
1.37	1	Pembrolizumab
1.43	1	Pembrolizumab
1.5	1	Pembrolizumab
1.52	1	Pembrolizumab
1.72	1	Pembrolizumab
1.73	1	Pembrolizumab
1.77	1	Pembrolizumab
1.83	1	Pembrolizumab
1.89	1	Pembrolizumab
1.93	1	Pembrolizumab
1.96	1	Pembrolizumab
1.98	1	Pembrolizumab
1.99	1	Pembrolizumab
2.02	1	Pembrolizumab
2.02	1	Pembrolizumab
2.05	1	Pembrolizumab
2.05	1	Pembrolizumab
2.05	1	Pembrolizumab
2.06	1	Pembrolizumab
2.06	1	Pembrolizumab
2.11	1	Pembrolizumab
2.11	1	Pembrolizumab
2.12	1	Pembrolizumab
2.13	1	Pembrolizumab
2.16	1	Pembrolizumab
2.21	1	Pembrolizumab
2.21	1	Pembrolizumab
2.23	1	Pembrolizumab
2.25	1	Pembrolizumab
2.27	1	Pembrolizumab
2.35	1	Pembrolizumab
2.56	1	Pembrolizumab
2.82	1	Pembrolizumab
3.51	1	Pembrolizumab
3.85	1	Pembrolizumab
3.94	1	Pembrolizumab
4.18	1	Pembrolizumab
4.18	1	Pembrolizumab
4.19	1	Pembrolizumab
4.21	1	Pembrolizumab
4.47	1	Pembrolizumab
5.22	1	Pembrolizumab
5.42	1	Pembrolizumab
5.68	1	Pembrolizumab
6	1	Pembrolizumab
6.08	1	Pembrolizumab
6.11	1	Pembrolizumab
6.39	1	Pembrolizumab
6.43	1	Pembrolizumab
6.74	1	Pembrolizumab
6.95	1	Pembrolizumab
7.21	1	Pembrolizumab
7.86	1	Pembrolizumab
8.15	1	Pembrolizumab
8.18	1	Pembrolizumab
8.38	1	Pembrolizumab
8.48	1	Pembrolizumab
8.5	1	Pembrolizumab
10.4	1	Pembrolizumab
10.5	1	Pembrolizumab
13.4	1	Pembrolizumab
14.5	1	Pembrolizumab
0.502	0	Pembrolizumab
1.0035	0	Pembrolizumab
1.485	0	Pembrolizumab
1.995	0	Pembrolizumab
2.485	0	Pembrolizumab
3.6	0	Pembrolizumab
4.2	0	Pembrolizumab
4.8	0	Pembrolizumab
5.385	0	Pembrolizumab
6.1	0	Pembrolizumab
6.185	0	Pembrolizumab
6.29	0	Pembrolizumab
6.375	0	Pembrolizumab
6.47	0	Pembrolizumab
6.57	0	Pembrolizumab
6.65	0	Pembrolizumab
6.745	0	Pembrolizumab
6.85	0	Pembrolizumab
6.925	0	Pembrolizumab
7.03	0	Pembrolizumab
7.13	0	Pembrolizumab
7.215	0	Pembrolizumab
7.31	0	Pembrolizumab
7.41	0	Pembrolizumab
7.495	0	Pembrolizumab
7.595	0	Pembrolizumab
7.745	0	Pembrolizumab
7.745	0	Pembrolizumab
7.88	0	Pembrolizumab
7.96	0	Pembrolizumab
8.07	0	Pembrolizumab
8.155	0	Pembrolizumab
8.24	0	Pembrolizumab
8.36	0	Pembrolizumab
8.435	0	Pembrolizumab
8.52	0	Pembrolizumab
8.63	0	Pembrolizumab
8.715	0	Pembrolizumab
8.815	0	Pembrolizumab
8.9	0	Pembrolizumab
9.145	0	Pembrolizumab
9.28	0	Pembrolizumab
9.425	0	Pembrolizumab
9.575	0	Pembrolizumab
9.71	0	Pembrolizumab
9.855	0	Pembrolizumab
9.99	0	Pembrolizumab
10.15	0	Pembrolizumab
10.25	0	Pembrolizumab
10.45	0	Pembrolizumab
10.55	0	Pembrolizumab
10.75	0	Pembrolizumab
10.85	0	Pembrolizumab
10.95	0	Pembrolizumab
11.15	0	Pembrolizumab
11.25	0	Pembrolizumab
11.45	0	Pembrolizumab
11.55	0	Pembrolizumab
11.75	0	Pembrolizumab
11.85	0	Pembrolizumab
12.15	0	Pembrolizumab
12.35	0	Pembrolizumab
12.45	0	Pembrolizumab
12.65	0	Pembrolizumab
12.85	0	Pembrolizumab
12.95	0	Pembrolizumab
13.15	0	Pembrolizumab
13.35	0	Pembrolizumab
13.45	0	Pembrolizumab
13.65	0	Pembrolizumab
13.85	0	Pembrolizumab
13.95	0	Pembrolizumab
14.15	0	Pembrolizumab
14.35	0	Pembrolizumab
14.45	0	Pembrolizumab
14.65	0	Pembrolizumab
14.85	0	Pembrolizumab
15.55	0	Pembrolizumab
16.05	0	Pembrolizumab
16.6	0	Pembrolizumab
