## Supplementary data files for "Cancer patient survival can be accurately parameterized, revealing time-dependent therapeutic effects and doubling the precision of small trials": KEYNOTE024_2.csv

Time	Event	Arm
0.333	1	Chemotherapy
0.429	1	Chemotherapy
0.63	1	Chemotherapy
0.734	1	Chemotherapy
0.874	1	Chemotherapy
0.889	1	Chemotherapy
0.933	1	Chemotherapy
0.986	1	Chemotherapy
0.988	1	Chemotherapy
1.03	1	Chemotherapy
1.16	1	Chemotherapy
1.35	1	Chemotherapy
1.43	1	Chemotherapy
1.55	1	Chemotherapy
1.84	1	Chemotherapy
1.95	1	Chemotherapy
2.03	1	Chemotherapy
2.07	1	Chemotherapy
2.08	1	Chemotherapy
2.24	1	Chemotherapy
2.45	1	Chemotherapy
2.57	1	Chemotherapy
2.61	1	Chemotherapy
2.7	1	Chemotherapy
2.93	1	Chemotherapy
3.07	1	Chemotherapy
3.27	1	Chemotherapy
3.75	1	Chemotherapy
4.18	1	Chemotherapy
4.21	1	Chemotherapy
4.41	1	Chemotherapy
4.48	1	Chemotherapy
4.95	1	Chemotherapy
5	1	Chemotherapy
5.07	1	Chemotherapy
5.13	1	Chemotherapy
5.26	1	Chemotherapy
5.27	1	Chemotherapy
5.36	1	Chemotherapy
5.53	1	Chemotherapy
5.88	1	Chemotherapy
5.98	1	Chemotherapy
6	1	Chemotherapy
6.06	1	Chemotherapy
6.19	1	Chemotherapy
6.29	1	Chemotherapy
6.8	1	Chemotherapy
7.27	1	Chemotherapy
7.33	1	Chemotherapy
7.61	1	Chemotherapy
8.02	1	Chemotherapy
8.1	1	Chemotherapy
8.32	1	Chemotherapy
8.32	1	Chemotherapy
8.71	1	Chemotherapy
8.72	1	Chemotherapy
8.83	1	Chemotherapy
8.86	1	Chemotherapy
9.44	1	Chemotherapy
9.84	1	Chemotherapy
10.8	1	Chemotherapy
11.8	1	Chemotherapy
12.4	1	Chemotherapy
12.6	1	Chemotherapy
0.7925	0	Chemotherapy
1.49	0	Chemotherapy
2.265	0	Chemotherapy
6.12	0	Chemotherapy
6.23	0	Chemotherapy
6.34	0	Chemotherapy
6.45	0	Chemotherapy
6.56	0	Chemotherapy
6.67	0	Chemotherapy
6.765	0	Chemotherapy
6.9	0	Chemotherapy
7	0	Chemotherapy
7.11	0	Chemotherapy
7.245	0	Chemotherapy
7.345	0	Chemotherapy
7.435	0	Chemotherapy
7.565	0	Chemotherapy
7.67	0	Chemotherapy
7.79	0	Chemotherapy
7.9	0	Chemotherapy
7.995	0	Chemotherapy
8.12	0	Chemotherapy
8.25	0	Chemotherapy
8.35	0	Chemotherapy
8.46	0	Chemotherapy
8.56	0	Chemotherapy
8.69	0	Chemotherapy
8.775	0	Chemotherapy
8.89	0	Chemotherapy
9.12	0	Chemotherapy
9.23	0	Chemotherapy
9.35	0	Chemotherapy
9.45	0	Chemotherapy
9.56	0	Chemotherapy
9.68	0	Chemotherapy
9.81	0	Chemotherapy
9.89	0	Chemotherapy
10.05	0	Chemotherapy
10.15	0	Chemotherapy
10.25	0	Chemotherapy
10.35	0	Chemotherapy
10.45	0	Chemotherapy
10.55	0	Chemotherapy
10.65	0	Chemotherapy
10.75	0	Chemotherapy
10.85	0	Chemotherapy
11.05	0	Chemotherapy
11.15	0	Chemotherapy
11.25	0	Chemotherapy
11.35	0	Chemotherapy
11.45	0	Chemotherapy
11.55	0	Chemotherapy
11.65	0	Chemotherapy
11.75	0	Chemotherapy
11.85	0	Chemotherapy
12.15	0	Chemotherapy
12.25	0	Chemotherapy
12.35	0	Chemotherapy
12.45	0	Chemotherapy
12.55	0	Chemotherapy
12.65	0	Chemotherapy
12.85	0	Chemotherapy
12.95	0	Chemotherapy
13.05	0	Chemotherapy
13.15	0	Chemotherapy
13.25	0	Chemotherapy
13.35	0	Chemotherapy
13.45	0	Chemotherapy
13.65	0	Chemotherapy
13.75	0	Chemotherapy
13.85	0	Chemotherapy
13.95	0	Chemotherapy
14.05	0	Chemotherapy
14.15	0	Chemotherapy
14.35	0	Chemotherapy
14.45	0	Chemotherapy
14.55	0	Chemotherapy
14.65	0	Chemotherapy
14.75	0	Chemotherapy
14.85	0	Chemotherapy
15.45	0	Chemotherapy
15.85	0	Chemotherapy
16.25	0	Chemotherapy
16.75	0	Chemotherapy
17.15	0	Chemotherapy
17.55	0	Chemotherapy
18.25	0	Chemotherapy
0.0825	1	Pembrolizumab
0.272	1	Pembrolizumab
0.331	1	Pembrolizumab
0.783	1	Pembrolizumab
0.93	1	Pembrolizumab
1.33	1	Pembrolizumab
1.44	1	Pembrolizumab
1.56	1	Pembrolizumab
1.58	1	Pembrolizumab
1.72	1	Pembrolizumab
1.85	1	Pembrolizumab
2.57	1	Pembrolizumab
2.66	1	Pembrolizumab
2.8	1	Pembrolizumab
2.84	1	Pembrolizumab
3.1	1	Pembrolizumab
3.36	1	Pembrolizumab
3.72	1	Pembrolizumab
3.88	1	Pembrolizumab
3.92	1	Pembrolizumab
4.31	1	Pembrolizumab
4.32	1	Pembrolizumab
4.38	1	Pembrolizumab
4.74	1	Pembrolizumab
4.87	1	Pembrolizumab
5	1	Pembrolizumab
5.17	1	Pembrolizumab
5.36	1	Pembrolizumab
5.49	1	Pembrolizumab
5.79	1	Pembrolizumab
6.42	1	Pembrolizumab
6.72	1	Pembrolizumab
6.78	1	Pembrolizumab
6.95	1	Pembrolizumab
7.18	1	Pembrolizumab
7.83	1	Pembrolizumab
8.03	1	Pembrolizumab
8.87	1	Pembrolizumab
9.34	1	Pembrolizumab
10.4	1	Pembrolizumab
10.4	1	Pembrolizumab
11.1	1	Pembrolizumab
12.8	1	Pembrolizumab
13.4	1	Pembrolizumab
0.7585	0	Pembrolizumab
1.5	0	Pembrolizumab
2.255	0	Pembrolizumab
6.09	0	Pembrolizumab
6.19	0	Pembrolizumab
6.28	0	Pembrolizumab
6.385	0	Pembrolizumab
6.48	0	Pembrolizumab
6.555	0	Pembrolizumab
6.655	0	Pembrolizumab
6.755	0	Pembrolizumab
6.835	0	Pembrolizumab
6.9	0	Pembrolizumab
7.035	0	Pembrolizumab
7.15	0	Pembrolizumab
7.23	0	Pembrolizumab
7.32	0	Pembrolizumab
7.42	0	Pembrolizumab
7.5	0	Pembrolizumab
7.59	0	Pembrolizumab
7.69	0	Pembrolizumab
7.79	0	Pembrolizumab
7.88	0	Pembrolizumab
7.98	0	Pembrolizumab
8.06	0	Pembrolizumab
8.17	0	Pembrolizumab
8.25	0	Pembrolizumab
8.36	0	Pembrolizumab
8.44	0	Pembrolizumab
8.54	0	Pembrolizumab
8.63	0	Pembrolizumab
8.73	0	Pembrolizumab
8.83	0	Pembrolizumab
8.92	0	Pembrolizumab
9.08	0	Pembrolizumab
9.15	0	Pembrolizumab
9.23	0	Pembrolizumab
9.3	0	Pembrolizumab
9.385	0	Pembrolizumab
9.46	0	Pembrolizumab
9.54	0	Pembrolizumab
9.6	0	Pembrolizumab
9.69	0	Pembrolizumab
9.75	0	Pembrolizumab
9.83	0	Pembrolizumab
9.905	0	Pembrolizumab
9.98	0	Pembrolizumab
10.05	0	Pembrolizumab
10.15	0	Pembrolizumab
10.25	0	Pembrolizumab
10.25	0	Pembrolizumab
10.35	0	Pembrolizumab
10.45	0	Pembrolizumab
10.55	0	Pembrolizumab
10.55	0	Pembrolizumab
10.65	0	Pembrolizumab
10.75	0	Pembrolizumab
10.85	0	Pembrolizumab
10.85	0	Pembrolizumab
10.95	0	Pembrolizumab
11.05	0	Pembrolizumab
11.15	0	Pembrolizumab
11.15	0	Pembrolizumab
11.25	0	Pembrolizumab
11.35	0	Pembrolizumab
11.45	0	Pembrolizumab
11.45	0	Pembrolizumab
11.55	0	Pembrolizumab
11.65	0	Pembrolizumab
11.75	0	Pembrolizumab
11.75	0	Pembrolizumab
11.85	0	Pembrolizumab
11.95	0	Pembrolizumab
12.15	0	Pembrolizumab
12.25	0	Pembrolizumab
12.35	0	Pembrolizumab
12.45	0	Pembrolizumab
12.55	0	Pembrolizumab
12.65	0	Pembrolizumab
12.75	0	Pembrolizumab
12.85	0	Pembrolizumab
12.95	0	Pembrolizumab
13.15	0	Pembrolizumab
13.25	0	Pembrolizumab
13.35	0	Pembrolizumab
13.45	0	Pembrolizumab
13.55	0	Pembrolizumab
13.65	0	Pembrolizumab
13.75	0	Pembrolizumab
13.85	0	Pembrolizumab
13.95	0	Pembrolizumab
14.15	0	Pembrolizumab
14.25	0	Pembrolizumab
14.35	0	Pembrolizumab
14.45	0	Pembrolizumab
14.55	0	Pembrolizumab
14.65	0	Pembrolizumab
14.75	0	Pembrolizumab
14.85	0	Pembrolizumab
15.25	0	Pembrolizumab
15.55	0	Pembrolizumab
15.85	0	Pembrolizumab
16.15	0	Pembrolizumab
16.45	0	Pembrolizumab
16.75	0	Pembrolizumab
17.05	0	Pembrolizumab
17.35	0	Pembrolizumab
17.65	0	Pembrolizumab
18.25	0	Pembrolizumab
18.55	0	Pembrolizumab
