## Supplementary data files for "Cancer patient survival can be accurately parameterized, revealing time-dependent therapeutic effects and doubling the precision of small trials": LEA_2A.csv

Time	Event	Arm
0.799	1	et
1.64	1	et
1.64	1	et
1.78	1	et
1.88	1	et
2.02	1	et
2.02	1	et
2.02	1	et
2.16	1	et
2.16	1	et
2.23	1	et
2.23	1	et
2.23	1	et
2.23	1	et
2.24	1	et
2.25	1	et
2.27	1	et
2.32	1	et
2.34	1	et
2.42	1	et
2.53	1	et
2.55	1	et
2.62	1	et
2.62	1	et
2.63	1	et
2.66	1	et
2.74	1	et
2.83	1	et
2.92	1	et
2.93	1	et
3	1	et
3.02	1	et
3.19	1	et
3.54	1	et
3.99	1	et
4.21	1	et
4.38	1	et
4.4	1	et
4.48	1	et
4.53	1	et
4.79	1	et
4.94	1	et
4.98	1	et
5.14	1	et
5.27	1	et
5.49	1	et
5.82	1	et
6.49	1	et
6.96	1	et
6.96	1	et
7.27	1	et
7.28	1	et
7.33	1	et
7.33	1	et
7.47	1	et
7.52	1	et
7.61	1	et
7.62	1	et
7.72	1	et
8.03	1	et
8.09	1	et
8.1	1	et
8.18	1	et
8.2	1	et
8.45	1	et
8.66	1	et
8.88	1	et
9.03	1	et
9.84	1	et
9.9	1	et
10	1	et
10.2	1	et
10.3	1	et
10.5	1	et
10.7	1	et
10.9	1	et
11.2	1	et
11.8	1	et
11.9	1	et
12.2	1	et
12.3	1	et
12.4	1	et
12.5	1	et
12.8	1	et
12.9	1	et
12.9	1	et
13	1	et
13.3	1	et
13.6	1	et
13.6	1	et
13.9	1	et
14.6	1	et
14.6	1	et
15.3	1	et
15.5	1	et
15.5	1	et
16	1	et
16.3	1	et
16.7	1	et
16.7	1	et
17.1	1	et
17.1	1	et
17.3	1	et
17.4	1	et
18.1	1	et
18.3	1	et
18.3	1	et
18.7	1	et
19	1	et
19.9	1	et
20.2	1	et
21	1	et
22.1	1	et
22.2	1	et
22.3	1	et
22.4	1	et
22.5	1	et
22.9	1	et
23.4	1	et
23.4	1	et
24	1	et
24.2	1	et
24.6	1	et
27.5	1	et
27.7	1	et
28.1	1	et
28.6	1	et
29.2	1	et
29.6	1	et
31.2	1	et
32.3	1	et
32.5	1	et
32.8	1	et
33.8	1	et
38.6	1	et
4.99	0	et
10.6	0	et
11.35	0	et
12.05	0	et
12.75	0	et
13.35	0	et
14.05	0	et
14.75	0	et
15.45	0	et
16.1	0	et
16.8	0	et
17.45	0	et
18.15	0	et
18.85	0	et
19.55	0	et
20.85	0	et
21.6	0	et
22.15	0	et
22.85	0	et
23.45	0	et
24.15	0	et
24.75	0	et
25.45	0	et
26.2	0	et
26.75	0	et
27.35	0	et
28.05	0	et
28.65	0	et
29.3	0	et
31.1	0	et
32.15	0	et
33.15	0	et
34.3	0	et
35.25	0	et
36.35	0	et
37.45	0	et
38.5	0	et
39.55	0	et
41.55	0	et
42.7	0	et
43.45	0	et
44.3	0	et
45.25	0	et
46.25	0	et
47.2	0	et
47.9	0	et
49.05	0	et
51.85	0	et
53.75	0	et
1.27	1	et_b
1.39	1	et_b
1.48	1	et_b
1.84	1	et_b
1.96	1	et_b
2.04	1	et_b
2.04	1	et_b
2.23	1	et_b
2.23	1	et_b
2.23	1	et_b
2.23	1	et_b
2.43	1	et_b
2.44	1	et_b
2.46	1	et_b
2.55	1	et_b
2.73	1	et_b
2.88	1	et_b
2.93	1	et_b
2.94	1	et_b
2.94	1	et_b
3.07	1	et_b
3.13	1	et_b
3.21	1	et_b
3.48	1	et_b
3.59	1	et_b
3.92	1	et_b
4.36	1	et_b
4.6	1	et_b
5.37	1	et_b
5.37	1	et_b
5.43	1	et_b
5.64	1	et_b
6.09	1	et_b
6.35	1	et_b
6.65	1	et_b
7.3	1	et_b
7.3	1	et_b
7.37	1	et_b
7.52	1	et_b
8.01	1	et_b
8.01	1	et_b
8.3	1	et_b
8.3	1	et_b
8.42	1	et_b
8.69	1	et_b
8.71	1	et_b
8.82	1	et_b
9.01	1	et_b
9.22	1	et_b
9.94	1	et_b
9.94	1	et_b
10.1	1	et_b
10.2	1	et_b
10.3	1	et_b
10.4	1	et_b
10.6	1	et_b
11	1	et_b
11.2	1	et_b
11.4	1	et_b
11.4	1	et_b
11.5	1	et_b
11.7	1	et_b
13.1	1	et_b
13.3	1	et_b
13.4	1	et_b
13.6	1	et_b
13.7	1	et_b
13.8	1	et_b
14	1	et_b
14.2	1	et_b
14.2	1	et_b
14.2	1	et_b
14.7	1	et_b
14.7	1	et_b
15.2	1	et_b
15.2	1	et_b
15.6	1	et_b
16.4	1	et_b
16.8	1	et_b
16.8	1	et_b
17.2	1	et_b
17.2	1	et_b
17.5	1	et_b
17.7	1	et_b
18	1	et_b
18	1	et_b
18.2	1	et_b
18.4	1	et_b
18.7	1	et_b
18.7	1	et_b
19	1	et_b
19.3	1	et_b
19.5	1	et_b
19.5	1	et_b
19.8	1	et_b
19.8	1	et_b
20.5	1	et_b
20.9	1	et_b
21.2	1	et_b
21.4	1	et_b
23.2	1	et_b
23.4	1	et_b
24.3	1	et_b
24.9	1	et_b
24.9	1	et_b
25.7	1	et_b
25.8	1	et_b
26.4	1	et_b
26.4	1	et_b
27.1	1	et_b
27.4	1	et_b
28.4	1	et_b
28.5	1	et_b
28.7	1	et_b
29.3	1	et_b
30.1	1	et_b
30.6	1	et_b
31.2	1	et_b
31.2	1	et_b
32	1	et_b
32.3	1	et_b
33.1	1	et_b
34.4	1	et_b
35.3	1	et_b
36.4	1	et_b
36.4	1	et_b
38	1	et_b
39.3	1	et_b
40.9	1	et_b
43.9	1	et_b
46	1	et_b
10.35	0	et_b
10.7	0	et_b
11.1	0	et_b
11.55	0	et_b
11.95	0	et_b
12.35	0	et_b
12.75	0	et_b
13.15	0	et_b
13.45	0	et_b
13.85	0	et_b
14.3	0	et_b
14.55	0	et_b
15	0	et_b
15.5	0	et_b
15.9	0	et_b
16.25	0	et_b
16.7	0	et_b
16.95	0	et_b
17.4	0	et_b
17.8	0	et_b
18.1	0	et_b
18.5	0	et_b
18.95	0	et_b
19.4	0	et_b
19.65	0	et_b
20.6	0	et_b
21.05	0	et_b
21.75	0	et_b
22.1	0	et_b
22.75	0	et_b
23.25	0	et_b
23.75	0	et_b
24.1	0	et_b
24.6	0	et_b
25.35	0	et_b
25.85	0	et_b
26.25	0	et_b
26.9	0	et_b
27.25	0	et_b
27.9	0	et_b
28.45	0	et_b
28.95	0	et_b
29.55	0	et_b
30.9	0	et_b
31.7	0	et_b
32.55	0	et_b
33.35	0	et_b
34.25	0	et_b
35.05	0	et_b
35.95	0	et_b
36.7	0	et_b
37.75	0	et_b
38.45	0	et_b
39.45	0	et_b
42.05	0	et_b
44.1	0	et_b
46.05	0	et_b
48.05	0	et_b
50.45	0	et_b
