## Supplementary data files for "Cancer patient survival can be accurately parameterized, revealing time-dependent therapeutic effects and doubling the precision of small trials": LEA_2C.csv

Time	Event	Arm
1.06	1	et
4.31	1	et
4.31	1	et
5.14	1	et
7.17	1	et
8.79	1	et
9.23	1	et
13.3	1	et
13.3	1	et
14.6	1	et
14.8	1	et
15.5	1	et
16.1	1	et
16.5	1	et
16.5	1	et
19.8	1	et
19.8	1	et
20.1	1	et
20.3	1	et
20.6	1	et
20.7	1	et
22.4	1	et
23.2	1	et
23.4	1	et
26.3	1	et
26.9	1	et
27.4	1	et
28.1	1	et
28.5	1	et
29.1	1	et
32.7	1	et
33.8	1	et
34.9	1	et
37.6	1	et
38.8	1	et
39.4	1	et
39.8	1	et
40.1	1	et
40.5	1	et
41.8	1	et
41.8	1	et
42.1	1	et
42.3	1	et
51.8	1	et
1.66	0	et
3.32	0	et
4.86	0	et
6.67	0	et
8.275	0	et
10.25	0	et
10.55	0	et
10.75	0	et
11.05	0	et
11.35	0	et
11.55	0	et
11.85	0	et
12.15	0	et
12.35	0	et
12.65	0	et
13	0	et
13	0	et
13.4	0	et
13.8	0	et
14.15	0	et
14.15	0	et
14.5	0	et
14.7	0	et
15.1	0	et
15.35	0	et
15.6	0	et
15.8	0	et
16.2	0	et
16.4	0	et
16.65	0	et
16.9	0	et
17.15	0	et
17.45	0	et
17.75	0	et
17.95	0	et
18.25	0	et
18.55	0	et
18.75	0	et
19.05	0	et
19.35	0	et
19.55	0	et
19.85	0	et
20.35	0	et
20.5	0	et
20.75	0	et
21.05	0	et
21.25	0	et
21.45	0	et
21.75	0	et
21.95	0	et
22.25	0	et
22.5	0	et
22.8	0	et
22.8	0	et
23.1	0	et
23.3	0	et
23.55	0	et
23.75	0	et
24.05	0	et
24.25	0	et
24.45	0	et
24.75	0	et
24.95	0	et
25.15	0	et
25.35	0	et
25.65	0	et
25.85	0	et
26.15	0	et
26.4	0	et
26.6	0	et
26.8	0	et
27	0	et
27.25	0	et
27.5	0	et
27.7	0	et
27.95	0	et
28.3	0	et
28.3	0	et
28.6	0	et
28.85	0	et
29.05	0	et
29.35	0	et
29.55	0	et
29.75	0	et
30.25	0	et
30.55	0	et
30.85	0	et
31.15	0	et
31.35	0	et
31.65	0	et
31.95	0	et
32.25	0	et
32.45	0	et
32.75	0	et
33.05	0	et
33.35	0	et
33.7	0	et
33.85	0	et
34.15	0	et
34.45	0	et
34.75	0	et
34.95	0	et
35.25	0	et
35.55	0	et
35.85	0	et
36.15	0	et
36.35	0	et
36.65	0	et
36.95	0	et
37.25	0	et
37.45	0	et
37.75	0	et
38.05	0	et
38.35	0	et
38.7	0	et
38.9	0	et
39.1	0	et
39.5	0	et
39.7	0	et
40.65	0	et
40.95	0	et
41.6	0	et
42.15	0	et
42.65	0	et
43.15	0	et
43.65	0	et
44.25	0	et
44.75	0	et
45.25	0	et
45.75	0	et
46.35	0	et
46.85	0	et
47.35	0	et
47.85	0	et
48.45	0	et
48.95	0	et
49.45	0	et
50.75	0	et
51.55	0	et
52.35	0	et
1.65	1	et_b
2.8	1	et_b
3.32	1	et_b
3.68	1	et_b
4.24	1	et_b
8.7	1	et_b
9.24	1	et_b
9.24	1	et_b
11.4	1	et_b
11.4	1	et_b
12.3	1	et_b
14	1	et_b
14	1	et_b
14.5	1	et_b
15.1	1	et_b
15.1	1	et_b
15.6	1	et_b
16.4	1	et_b
17.6	1	et_b
18.3	1	et_b
19	1	et_b
19.9	1	et_b
21.8	1	et_b
23.2	1	et_b
23.7	1	et_b
23.7	1	et_b
24.5	1	et_b
25.1	1	et_b
25.8	1	et_b
26.1	1	et_b
27	1	et_b
27.9	1	et_b
29.1	1	et_b
29.3	1	et_b
31.1	1	et_b
31.8	1	et_b
33.5	1	et_b
34.2	1	et_b
35.5	1	et_b
36.1	1	et_b
36.3	1	et_b
36.6	1	et_b
36.6	1	et_b
39	1	et_b
39.4	1	et_b
40.6	1	et_b
0.901	0	et_b
1.835	0	et_b
2.7	0	et_b
3.625	0	et_b
4.56	0	et_b
5.46	0	et_b
6.37	0	et_b
7.185	0	et_b
8.27	0	et_b
9.08	0	et_b
10.25	0	et_b
10.55	0	et_b
10.75	0	et_b
11.05	0	et_b
11.25	0	et_b
11.55	0	et_b
11.75	0	et_b
12.05	0	et_b
12.2	0	et_b
12.55	0	et_b
12.75	0	et_b
13.05	0	et_b
13.25	0	et_b
13.55	0	et_b
13.75	0	et_b
14.05	0	et_b
14.2	0	et_b
14.55	0	et_b
14.7	0	et_b
14.95	0	et_b
15.35	0	et_b
15.55	0	et_b
15.95	0	et_b
15.95	0	et_b
16.25	0	et_b
16.5	0	et_b
16.8	0	et_b
17.1	0	et_b
17.4	0	et_b
17.4	0	et_b
17.95	0	et_b
17.95	0	et_b
18.45	0	et_b
18.45	0	et_b
18.9	0	et_b
19.15	0	et_b
19.6	0	et_b
19.6	0	et_b
19.6	0	et_b
20.25	0	et_b
20.55	0	et_b
20.8	0	et_b
21.05	0	et_b
21.3	0	et_b
21.6	0	et_b
21.6	0	et_b
22.05	0	et_b
22.35	0	et_b
22.35	0	et_b
22.6	0	et_b
22.85	0	et_b
23.1	0	et_b
23.35	0	et_b
23.6	0	et_b
23.8	0	et_b
24.05	0	et_b
24.35	0	et_b
24.65	0	et_b
24.95	0	et_b
24.95	0	et_b
25.2	0	et_b
25.65	0	et_b
25.65	0	et_b
25.95	0	et_b
26.2	0	et_b
26.55	0	et_b
26.55	0	et_b
26.85	0	et_b
27.1	0	et_b
27.65	0	et_b
27.65	0	et_b
27.65	0	et_b
28.25	0	et_b
28.25	0	et_b
28.55	0	et_b
28.8	0	et_b
29	0	et_b
29.2	0	et_b
29.6	0	et_b
29.85	0	et_b
30.15	0	et_b
30.6	0	et_b
30.8	0	et_b
31.2	0	et_b
31.45	0	et_b
31.7	0	et_b
31.9	0	et_b
32.15	0	et_b
32.45	0	et_b
33	0	et_b
33	0	et_b
33.35	0	et_b
33.6	0	et_b
34.05	0	et_b
34.3	0	et_b
34.55	0	et_b
34.8	0	et_b
35	0	et_b
35.4	0	et_b
35.6	0	et_b
36	0	et_b
36.2	0	et_b
36.45	0	et_b
36.7	0	et_b
36.95	0	et_b
37.25	0	et_b
37.75	0	et_b
38.1	0	et_b
38.1	0	et_b
38.45	0	et_b
38.8	0	et_b
39.1	0	et_b
39.3	0	et_b
39.75	0	et_b
40.05	0	et_b
40.85	0	et_b
41.45	0	et_b
42.05	0	et_b
42.65	0	et_b
43.25	0	et_b
43.85	0	et_b
44.45	0	et_b
45.05	0	et_b
45.75	0	et_b
46.35	0	et_b
46.95	0	et_b
47.55	0	et_b
48.15	0	et_b
48.75	0	et_b
49.35	0	et_b
50.55	0	et_b
51.05	0	et_b
51.65	0	et_b
52.1	0	et_b
