## Supplementary data files for "Cancer patient survival can be accurately parameterized, revealing time-dependent therapeutic effects and doubling the precision of small trials": LUMELung1_2A.csv

Time	Event	Arm
0.112	1	docetaxel_nintedanib
0.172	1	docetaxel_nintedanib
0.21	1	docetaxel_nintedanib
0.214	1	docetaxel_nintedanib
0.233	1	docetaxel_nintedanib
0.244	1	docetaxel_nintedanib
0.347	1	docetaxel_nintedanib
0.364	1	docetaxel_nintedanib
0.537	1	docetaxel_nintedanib
0.645	1	docetaxel_nintedanib
0.728	1	docetaxel_nintedanib
0.769	1	docetaxel_nintedanib
0.786	1	docetaxel_nintedanib
0.786	1	docetaxel_nintedanib
0.83	1	docetaxel_nintedanib
0.85	1	docetaxel_nintedanib
0.857	1	docetaxel_nintedanib
0.869	1	docetaxel_nintedanib
0.9	1	docetaxel_nintedanib
0.909	1	docetaxel_nintedanib
0.909	1	docetaxel_nintedanib
0.974	1	docetaxel_nintedanib
0.974	1	docetaxel_nintedanib
0.974	1	docetaxel_nintedanib
1.01	1	docetaxel_nintedanib
1.01	1	docetaxel_nintedanib
1.01	1	docetaxel_nintedanib
1.05	1	docetaxel_nintedanib
1.05	1	docetaxel_nintedanib
1.1	1	docetaxel_nintedanib
1.1	1	docetaxel_nintedanib
1.22	1	docetaxel_nintedanib
1.22	1	docetaxel_nintedanib
1.22	1	docetaxel_nintedanib
1.22	1	docetaxel_nintedanib
1.22	1	docetaxel_nintedanib
1.22	1	docetaxel_nintedanib
1.22	1	docetaxel_nintedanib
1.22	1	docetaxel_nintedanib
1.22	1	docetaxel_nintedanib
1.22	1	docetaxel_nintedanib
1.22	1	docetaxel_nintedanib
1.22	1	docetaxel_nintedanib
1.22	1	docetaxel_nintedanib
1.22	1	docetaxel_nintedanib
1.22	1	docetaxel_nintedanib
1.22	1	docetaxel_nintedanib
1.22	1	docetaxel_nintedanib
1.22	1	docetaxel_nintedanib
1.24	1	docetaxel_nintedanib
1.24	1	docetaxel_nintedanib
1.24	1	docetaxel_nintedanib
1.28	1	docetaxel_nintedanib
1.28	1	docetaxel_nintedanib
1.28	1	docetaxel_nintedanib
1.28	1	docetaxel_nintedanib
1.28	1	docetaxel_nintedanib
1.31	1	docetaxel_nintedanib
1.31	1	docetaxel_nintedanib
1.33	1	docetaxel_nintedanib
1.33	1	docetaxel_nintedanib
1.33	1	docetaxel_nintedanib
1.33	1	docetaxel_nintedanib
1.35	1	docetaxel_nintedanib
1.35	1	docetaxel_nintedanib
1.38	1	docetaxel_nintedanib
1.38	1	docetaxel_nintedanib
1.38	1	docetaxel_nintedanib
1.38	1	docetaxel_nintedanib
1.38	1	docetaxel_nintedanib
1.38	1	docetaxel_nintedanib
1.38	1	docetaxel_nintedanib
1.38	1	docetaxel_nintedanib
1.38	1	docetaxel_nintedanib
1.38	1	docetaxel_nintedanib
1.38	1	docetaxel_nintedanib
1.38	1	docetaxel_nintedanib
1.38	1	docetaxel_nintedanib
1.38	1	docetaxel_nintedanib
1.38	1	docetaxel_nintedanib
1.38	1	docetaxel_nintedanib
1.38	1	docetaxel_nintedanib
1.38	1	docetaxel_nintedanib
1.38	1	docetaxel_nintedanib
1.41	1	docetaxel_nintedanib
1.41	1	docetaxel_nintedanib
1.41	1	docetaxel_nintedanib
1.41	1	docetaxel_nintedanib
1.41	1	docetaxel_nintedanib
1.41	1	docetaxel_nintedanib
1.41	1	docetaxel_nintedanib
1.41	1	docetaxel_nintedanib
1.41	1	docetaxel_nintedanib
1.41	1	docetaxel_nintedanib
1.41	1	docetaxel_nintedanib
1.41	1	docetaxel_nintedanib
1.41	1	docetaxel_nintedanib
1.41	1	docetaxel_nintedanib
1.41	1	docetaxel_nintedanib
1.41	1	docetaxel_nintedanib
1.41	1	docetaxel_nintedanib
1.41	1	docetaxel_nintedanib
1.41	1	docetaxel_nintedanib
1.41	1	docetaxel_nintedanib
1.41	1	docetaxel_nintedanib
1.41	1	docetaxel_nintedanib
1.41	1	docetaxel_nintedanib
1.41	1	docetaxel_nintedanib
1.41	1	docetaxel_nintedanib
1.43	1	docetaxel_nintedanib
1.43	1	docetaxel_nintedanib
1.43	1	docetaxel_nintedanib
1.43	1	docetaxel_nintedanib
1.43	1	docetaxel_nintedanib
1.43	1	docetaxel_nintedanib
1.43	1	docetaxel_nintedanib
1.43	1	docetaxel_nintedanib
1.48	1	docetaxel_nintedanib
1.48	1	docetaxel_nintedanib
1.48	1	docetaxel_nintedanib
1.48	1	docetaxel_nintedanib
1.48	1	docetaxel_nintedanib
1.5	1	docetaxel_nintedanib
1.5	1	docetaxel_nintedanib
1.5	1	docetaxel_nintedanib
1.52	1	docetaxel_nintedanib
1.52	1	docetaxel_nintedanib
1.59	1	docetaxel_nintedanib
1.59	1	docetaxel_nintedanib
1.59	1	docetaxel_nintedanib
1.59	1	docetaxel_nintedanib
1.61	1	docetaxel_nintedanib
1.61	1	docetaxel_nintedanib
1.61	1	docetaxel_nintedanib
1.61	1	docetaxel_nintedanib
1.61	1	docetaxel_nintedanib
1.66	1	docetaxel_nintedanib
1.71	1	docetaxel_nintedanib
1.71	1	docetaxel_nintedanib
1.76	1	docetaxel_nintedanib
2.01	1	docetaxel_nintedanib
2.02	1	docetaxel_nintedanib
2.03	1	docetaxel_nintedanib
2.03	1	docetaxel_nintedanib
2.16	1	docetaxel_nintedanib
2.16	1	docetaxel_nintedanib
2.2	1	docetaxel_nintedanib
2.21	1	docetaxel_nintedanib
2.34	1	docetaxel_nintedanib
2.35	1	docetaxel_nintedanib
2.35	1	docetaxel_nintedanib
2.41	1	docetaxel_nintedanib
2.45	1	docetaxel_nintedanib
2.45	1	docetaxel_nintedanib
2.46	1	docetaxel_nintedanib
2.46	1	docetaxel_nintedanib
2.53	1	docetaxel_nintedanib
2.56	1	docetaxel_nintedanib
2.56	1	docetaxel_nintedanib
2.56	1	docetaxel_nintedanib
2.56	1	docetaxel_nintedanib
2.58	1	docetaxel_nintedanib
2.58	1	docetaxel_nintedanib
2.58	1	docetaxel_nintedanib
2.58	1	docetaxel_nintedanib
2.58	1	docetaxel_nintedanib
2.64	1	docetaxel_nintedanib
2.67	1	docetaxel_nintedanib
2.67	1	docetaxel_nintedanib
2.7	1	docetaxel_nintedanib
2.7	1	docetaxel_nintedanib
2.75	1	docetaxel_nintedanib
2.75	1	docetaxel_nintedanib
2.75	1	docetaxel_nintedanib
2.75	1	docetaxel_nintedanib
2.75	1	docetaxel_nintedanib
2.75	1	docetaxel_nintedanib
2.75	1	docetaxel_nintedanib
2.75	1	docetaxel_nintedanib
2.75	1	docetaxel_nintedanib
2.77	1	docetaxel_nintedanib
2.77	1	docetaxel_nintedanib
2.77	1	docetaxel_nintedanib
2.77	1	docetaxel_nintedanib
2.77	1	docetaxel_nintedanib
2.77	1	docetaxel_nintedanib
2.77	1	docetaxel_nintedanib
2.77	1	docetaxel_nintedanib
2.77	1	docetaxel_nintedanib
2.77	1	docetaxel_nintedanib
2.77	1	docetaxel_nintedanib
2.78	1	docetaxel_nintedanib
2.78	1	docetaxel_nintedanib
2.78	1	docetaxel_nintedanib
2.78	1	docetaxel_nintedanib
2.78	1	docetaxel_nintedanib
2.78	1	docetaxel_nintedanib
2.83	1	docetaxel_nintedanib
2.83	1	docetaxel_nintedanib
2.83	1	docetaxel_nintedanib
2.83	1	docetaxel_nintedanib
2.83	1	docetaxel_nintedanib
2.83	1	docetaxel_nintedanib
2.83	1	docetaxel_nintedanib
2.84	1	docetaxel_nintedanib
2.84	1	docetaxel_nintedanib
2.84	1	docetaxel_nintedanib
2.87	1	docetaxel_nintedanib
2.87	1	docetaxel_nintedanib
2.96	1	docetaxel_nintedanib
2.96	1	docetaxel_nintedanib
2.96	1	docetaxel_nintedanib
3.07	1	docetaxel_nintedanib
3.07	1	docetaxel_nintedanib
3.07	1	docetaxel_nintedanib
3.07	1	docetaxel_nintedanib
3.14	1	docetaxel_nintedanib
3.14	1	docetaxel_nintedanib
3.14	1	docetaxel_nintedanib
3.16	1	docetaxel_nintedanib
3.23	1	docetaxel_nintedanib
3.23	1	docetaxel_nintedanib
3.54	1	docetaxel_nintedanib
3.54	1	docetaxel_nintedanib
3.54	1	docetaxel_nintedanib
3.54	1	docetaxel_nintedanib
3.54	1	docetaxel_nintedanib
3.54	1	docetaxel_nintedanib
3.56	1	docetaxel_nintedanib
3.56	1	docetaxel_nintedanib
3.59	1	docetaxel_nintedanib
3.59	1	docetaxel_nintedanib
3.62	1	docetaxel_nintedanib
3.64	1	docetaxel_nintedanib
3.73	1	docetaxel_nintedanib
3.73	1	docetaxel_nintedanib
3.73	1	docetaxel_nintedanib
3.79	1	docetaxel_nintedanib
3.91	1	docetaxel_nintedanib
3.91	1	docetaxel_nintedanib
3.91	1	docetaxel_nintedanib
3.93	1	docetaxel_nintedanib
3.93	1	docetaxel_nintedanib
3.93	1	docetaxel_nintedanib
3.95	1	docetaxel_nintedanib
3.99	1	docetaxel_nintedanib
3.99	1	docetaxel_nintedanib
4.03	1	docetaxel_nintedanib
4.07	1	docetaxel_nintedanib
4.07	1	docetaxel_nintedanib
4.07	1	docetaxel_nintedanib
4.07	1	docetaxel_nintedanib
4.11	1	docetaxel_nintedanib
4.11	1	docetaxel_nintedanib
4.16	1	docetaxel_nintedanib
4.16	1	docetaxel_nintedanib
4.18	1	docetaxel_nintedanib
4.18	1	docetaxel_nintedanib
4.18	1	docetaxel_nintedanib
4.18	1	docetaxel_nintedanib
4.18	1	docetaxel_nintedanib
4.18	1	docetaxel_nintedanib
4.21	1	docetaxel_nintedanib
4.29	1	docetaxel_nintedanib
4.29	1	docetaxel_nintedanib
4.32	1	docetaxel_nintedanib
4.32	1	docetaxel_nintedanib
4.34	1	docetaxel_nintedanib
4.34	1	docetaxel_nintedanib
4.36	1	docetaxel_nintedanib
4.39	1	docetaxel_nintedanib
4.39	1	docetaxel_nintedanib
4.39	1	docetaxel_nintedanib
4.43	1	docetaxel_nintedanib
4.43	1	docetaxel_nintedanib
4.57	1	docetaxel_nintedanib
4.62	1	docetaxel_nintedanib
4.62	1	docetaxel_nintedanib
4.65	1	docetaxel_nintedanib
4.77	1	docetaxel_nintedanib
4.8	1	docetaxel_nintedanib
4.82	1	docetaxel_nintedanib
4.93	1	docetaxel_nintedanib
5.1	1	docetaxel_nintedanib
5.3	1	docetaxel_nintedanib
5.3	1	docetaxel_nintedanib
5.46	1	docetaxel_nintedanib
5.46	1	docetaxel_nintedanib
5.46	1	docetaxel_nintedanib
5.49	1	docetaxel_nintedanib
5.49	1	docetaxel_nintedanib
5.49	1	docetaxel_nintedanib
5.49	1	docetaxel_nintedanib
5.53	1	docetaxel_nintedanib
5.53	1	docetaxel_nintedanib
5.53	1	docetaxel_nintedanib
5.53	1	docetaxel_nintedanib
5.53	1	docetaxel_nintedanib
5.53	1	docetaxel_nintedanib
5.55	1	docetaxel_nintedanib
5.55	1	docetaxel_nintedanib
5.63	1	docetaxel_nintedanib
5.63	1	docetaxel_nintedanib
5.63	1	docetaxel_nintedanib
5.7	1	docetaxel_nintedanib
5.7	1	docetaxel_nintedanib
5.74	1	docetaxel_nintedanib
5.74	1	docetaxel_nintedanib
5.8	1	docetaxel_nintedanib
5.8	1	docetaxel_nintedanib
5.8	1	docetaxel_nintedanib
5.96	1	docetaxel_nintedanib
5.96	1	docetaxel_nintedanib
6.15	1	docetaxel_nintedanib
6.25	1	docetaxel_nintedanib
6.55	1	docetaxel_nintedanib
6.61	1	docetaxel_nintedanib
6.69	1	docetaxel_nintedanib
6.69	1	docetaxel_nintedanib
6.74	1	docetaxel_nintedanib
6.74	1	docetaxel_nintedanib
6.74	1	docetaxel_nintedanib
6.8	1	docetaxel_nintedanib
6.88	1	docetaxel_nintedanib
6.88	1	docetaxel_nintedanib
6.94	1	docetaxel_nintedanib
6.98	1	docetaxel_nintedanib
6.98	1	docetaxel_nintedanib
6.98	1	docetaxel_nintedanib
6.98	1	docetaxel_nintedanib
7.01	1	docetaxel_nintedanib
7.05	1	docetaxel_nintedanib
7.05	1	docetaxel_nintedanib
7.14	1	docetaxel_nintedanib
7.14	1	docetaxel_nintedanib
7.14	1	docetaxel_nintedanib
7.48	1	docetaxel_nintedanib
7.61	1	docetaxel_nintedanib
7.61	1	docetaxel_nintedanib
7.66	1	docetaxel_nintedanib
8.19	1	docetaxel_nintedanib
8.3	1	docetaxel_nintedanib
8.3	1	docetaxel_nintedanib
8.3	1	docetaxel_nintedanib
8.3	1	docetaxel_nintedanib
8.3	1	docetaxel_nintedanib
8.32	1	docetaxel_nintedanib
8.53	1	docetaxel_nintedanib
8.53	1	docetaxel_nintedanib
11.4	1	docetaxel_nintedanib
0.012825	0	docetaxel_nintedanib
0.05465	0	docetaxel_nintedanib
0.05465	0	docetaxel_nintedanib
0.05465	0	docetaxel_nintedanib
0.05465	0	docetaxel_nintedanib
0.099	0	docetaxel_nintedanib
0.099	0	docetaxel_nintedanib
0.1175	0	docetaxel_nintedanib
0.144	0	docetaxel_nintedanib
0.144	0	docetaxel_nintedanib
0.163	0	docetaxel_nintedanib
0.1845	0	docetaxel_nintedanib
0.2035	0	docetaxel_nintedanib
0.2235	0	docetaxel_nintedanib
0.2235	0	docetaxel_nintedanib
0.2495	0	docetaxel_nintedanib
0.26	0	docetaxel_nintedanib
0.2815	0	docetaxel_nintedanib
0.2925	0	docetaxel_nintedanib
0.3035	0	docetaxel_nintedanib
0.319	0	docetaxel_nintedanib
0.335	0	docetaxel_nintedanib
0.3555	0	docetaxel_nintedanib
0.3695	0	docetaxel_nintedanib
0.3805	0	docetaxel_nintedanib
0.4025	0	docetaxel_nintedanib
0.4135	0	docetaxel_nintedanib
0.4245	0	docetaxel_nintedanib
0.4465	0	docetaxel_nintedanib
0.4575	0	docetaxel_nintedanib
0.4795	0	docetaxel_nintedanib
0.4955	0	docetaxel_nintedanib
0.5115	0	docetaxel_nintedanib
0.527	0	docetaxel_nintedanib
0.5435	0	docetaxel_nintedanib
0.5555	0	docetaxel_nintedanib
0.5665	0	docetaxel_nintedanib
0.5885	0	docetaxel_nintedanib
0.5995	0	docetaxel_nintedanib
0.6155	0	docetaxel_nintedanib
0.6355	0	docetaxel_nintedanib
0.6355	0	docetaxel_nintedanib
0.6525	0	docetaxel_nintedanib
0.6765	0	docetaxel_nintedanib
0.6875	0	docetaxel_nintedanib
0.7095	0	docetaxel_nintedanib
0.7215	0	docetaxel_nintedanib
0.737	0	docetaxel_nintedanib
0.752	0	docetaxel_nintedanib
0.7635	0	docetaxel_nintedanib
0.7775	0	docetaxel_nintedanib
0.793	0	docetaxel_nintedanib
0.821	0	docetaxel_nintedanib
0.821	0	docetaxel_nintedanib
0.84	0	docetaxel_nintedanib
0.863	0	docetaxel_nintedanib
0.874	0	docetaxel_nintedanib
0.8945	0	docetaxel_nintedanib
0.9045	0	docetaxel_nintedanib
0.925	0	docetaxel_nintedanib
0.952	0	docetaxel_nintedanib
0.952	0	docetaxel_nintedanib
0.952	0	docetaxel_nintedanib
0.992	0	docetaxel_nintedanib
0.992	0	docetaxel_nintedanib
1.03	0	docetaxel_nintedanib
1.03	0	docetaxel_nintedanib
1.03	0	docetaxel_nintedanib
1.075	0	docetaxel_nintedanib
1.075	0	docetaxel_nintedanib
1.075	0	docetaxel_nintedanib
1.135	0	docetaxel_nintedanib
1.135	0	docetaxel_nintedanib
1.135	0	docetaxel_nintedanib
1.135	0	docetaxel_nintedanib
1.135	0	docetaxel_nintedanib
1.195	0	docetaxel_nintedanib
1.195	0	docetaxel_nintedanib
1.195	0	docetaxel_nintedanib
1.23	0	docetaxel_nintedanib
1.26	0	docetaxel_nintedanib
1.26	0	docetaxel_nintedanib
1.26	0	docetaxel_nintedanib
1.295	0	docetaxel_nintedanib
1.295	0	docetaxel_nintedanib
1.32	0	docetaxel_nintedanib
1.34	0	docetaxel_nintedanib
1.365	0	docetaxel_nintedanib
1.365	0	docetaxel_nintedanib
1.395	0	docetaxel_nintedanib
1.395	0	docetaxel_nintedanib
1.42	0	docetaxel_nintedanib
1.42	0	docetaxel_nintedanib
1.455	0	docetaxel_nintedanib
1.455	0	docetaxel_nintedanib
1.455	0	docetaxel_nintedanib
1.49	0	docetaxel_nintedanib
1.51	0	docetaxel_nintedanib
1.51	0	docetaxel_nintedanib
1.555	0	docetaxel_nintedanib
1.555	0	docetaxel_nintedanib
1.555	0	docetaxel_nintedanib
1.555	0	docetaxel_nintedanib
1.6	0	docetaxel_nintedanib
1.635	0	docetaxel_nintedanib
1.635	0	docetaxel_nintedanib
1.635	0	docetaxel_nintedanib
1.635	0	docetaxel_nintedanib
1.685	0	docetaxel_nintedanib
1.685	0	docetaxel_nintedanib
1.685	0	docetaxel_nintedanib
1.735	0	docetaxel_nintedanib
1.735	0	docetaxel_nintedanib
1.735	0	docetaxel_nintedanib
1.815	0	docetaxel_nintedanib
1.815	0	docetaxel_nintedanib
1.815	0	docetaxel_nintedanib
1.815	0	docetaxel_nintedanib
1.815	0	docetaxel_nintedanib
1.815	0	docetaxel_nintedanib
1.815	0	docetaxel_nintedanib
1.875	0	docetaxel_nintedanib
1.885	0	docetaxel_nintedanib
1.905	0	docetaxel_nintedanib
1.92	0	docetaxel_nintedanib
1.935	0	docetaxel_nintedanib
1.945	0	docetaxel_nintedanib
1.97	0	docetaxel_nintedanib
1.97	0	docetaxel_nintedanib
2	0	docetaxel_nintedanib
2.065	0	docetaxel_nintedanib
2.13	0	docetaxel_nintedanib
2.18	0	docetaxel_nintedanib
2.245	0	docetaxel_nintedanib
2.305	0	docetaxel_nintedanib
2.365	0	docetaxel_nintedanib
2.42	0	docetaxel_nintedanib
2.505	0	docetaxel_nintedanib
2.545	0	docetaxel_nintedanib
2.61	0	docetaxel_nintedanib
2.655	0	docetaxel_nintedanib
2.725	0	docetaxel_nintedanib
2.805	0	docetaxel_nintedanib
2.855	0	docetaxel_nintedanib
2.92	0	docetaxel_nintedanib
2.97	0	docetaxel_nintedanib
3.025	0	docetaxel_nintedanib
3.105	0	docetaxel_nintedanib
3.105	0	docetaxel_nintedanib
3.2	0	docetaxel_nintedanib
3.395	0	docetaxel_nintedanib
3.395	0	docetaxel_nintedanib
3.395	0	docetaxel_nintedanib
3.395	0	docetaxel_nintedanib
3.395	0	docetaxel_nintedanib
3.555	0	docetaxel_nintedanib
3.61	0	docetaxel_nintedanib
3.69	0	docetaxel_nintedanib
3.735	0	docetaxel_nintedanib
3.8	0	docetaxel_nintedanib
3.855	0	docetaxel_nintedanib
3.915	0	docetaxel_nintedanib
3.97	0	docetaxel_nintedanib
4.09	0	docetaxel_nintedanib
4.135	0	docetaxel_nintedanib
4.235	0	docetaxel_nintedanib
4.275	0	docetaxel_nintedanib
4.33	0	docetaxel_nintedanib
4.41	0	docetaxel_nintedanib
4.455	0	docetaxel_nintedanib
4.51	0	docetaxel_nintedanib
4.595	0	docetaxel_nintedanib
4.64	0	docetaxel_nintedanib
4.695	0	docetaxel_nintedanib
4.76	0	docetaxel_nintedanib
4.825	0	docetaxel_nintedanib
4.88	0	docetaxel_nintedanib
4.94	0	docetaxel_nintedanib
5.005	0	docetaxel_nintedanib
5.07	0	docetaxel_nintedanib
5.125	0	docetaxel_nintedanib
5.185	0	docetaxel_nintedanib
5.27	0	docetaxel_nintedanib
5.32	0	docetaxel_nintedanib
5.4	0	docetaxel_nintedanib
5.4	0	docetaxel_nintedanib
5.51	0	docetaxel_nintedanib
5.59	0	docetaxel_nintedanib
5.59	0	docetaxel_nintedanib
5.665	0	docetaxel_nintedanib
5.72	0	docetaxel_nintedanib
5.79	0	docetaxel_nintedanib
5.835	0	docetaxel_nintedanib
5.915	0	docetaxel_nintedanib
6	0	docetaxel_nintedanib
6.2	0	docetaxel_nintedanib
6.365	0	docetaxel_nintedanib
6.475	0	docetaxel_nintedanib
6.725	0	docetaxel_nintedanib
6.91	0	docetaxel_nintedanib
7.075	0	docetaxel_nintedanib
7.23	0	docetaxel_nintedanib
7.39	0	docetaxel_nintedanib
7.58	0	docetaxel_nintedanib
7.76	0	docetaxel_nintedanib
7.9	0	docetaxel_nintedanib
8.345	0	docetaxel_nintedanib
8.625	0	docetaxel_nintedanib
8.905	0	docetaxel_nintedanib
9.175	0	docetaxel_nintedanib
9.455	0	docetaxel_nintedanib
9.72	0	docetaxel_nintedanib
12.65	0	docetaxel_nintedanib
13.35	0	docetaxel_nintedanib
14.65	0	docetaxel_nintedanib
0.22	1	docetaxel_placebo
0.379	1	docetaxel_placebo
0.379	1	docetaxel_placebo
0.439	1	docetaxel_placebo
0.449	1	docetaxel_placebo
0.469	1	docetaxel_placebo
0.499	1	docetaxel_placebo
0.638	1	docetaxel_placebo
0.638	1	docetaxel_placebo
0.688	1	docetaxel_placebo
0.688	1	docetaxel_placebo
0.688	1	docetaxel_placebo
0.688	1	docetaxel_placebo
0.817	1	docetaxel_placebo
0.817	1	docetaxel_placebo
0.817	1	docetaxel_placebo
0.817	1	docetaxel_placebo
0.817	1	docetaxel_placebo
0.817	1	docetaxel_placebo
0.817	1	docetaxel_placebo
0.817	1	docetaxel_placebo
0.966	1	docetaxel_placebo
0.966	1	docetaxel_placebo
0.966	1	docetaxel_placebo
1.01	1	docetaxel_placebo
1.08	1	docetaxel_placebo
1.08	1	docetaxel_placebo
1.08	1	docetaxel_placebo
1.08	1	docetaxel_placebo
1.08	1	docetaxel_placebo
1.08	1	docetaxel_placebo
1.08	1	docetaxel_placebo
1.12	1	docetaxel_placebo
1.12	1	docetaxel_placebo
1.2	1	docetaxel_placebo
1.2	1	docetaxel_placebo
1.2	1	docetaxel_placebo
1.2	1	docetaxel_placebo
1.2	1	docetaxel_placebo
1.2	1	docetaxel_placebo
1.2	1	docetaxel_placebo
1.2	1	docetaxel_placebo
1.2	1	docetaxel_placebo
1.2	1	docetaxel_placebo
1.2	1	docetaxel_placebo
1.2	1	docetaxel_placebo
1.2	1	docetaxel_placebo
1.2	1	docetaxel_placebo
1.2	1	docetaxel_placebo
1.2	1	docetaxel_placebo
1.2	1	docetaxel_placebo
1.2	1	docetaxel_placebo
1.2	1	docetaxel_placebo
1.2	1	docetaxel_placebo
1.2	1	docetaxel_placebo
1.2	1	docetaxel_placebo
1.2	1	docetaxel_placebo
1.23	1	docetaxel_placebo
1.23	1	docetaxel_placebo
1.23	1	docetaxel_placebo
1.23	1	docetaxel_placebo
1.27	1	docetaxel_placebo
1.27	1	docetaxel_placebo
1.27	1	docetaxel_placebo
1.27	1	docetaxel_placebo
1.27	1	docetaxel_placebo
1.27	1	docetaxel_placebo
1.27	1	docetaxel_placebo
1.27	1	docetaxel_placebo
1.27	1	docetaxel_placebo
1.27	1	docetaxel_placebo
1.27	1	docetaxel_placebo
1.31	1	docetaxel_placebo
1.31	1	docetaxel_placebo
1.31	1	docetaxel_placebo
1.31	1	docetaxel_placebo
1.31	1	docetaxel_placebo
1.33	1	docetaxel_placebo
1.33	1	docetaxel_placebo
1.33	1	docetaxel_placebo
1.33	1	docetaxel_placebo
1.33	1	docetaxel_placebo
1.33	1	docetaxel_placebo
1.33	1	docetaxel_placebo
1.33	1	docetaxel_placebo
1.33	1	docetaxel_placebo
1.33	1	docetaxel_placebo
1.33	1	docetaxel_placebo
1.33	1	docetaxel_placebo
1.33	1	docetaxel_placebo
1.33	1	docetaxel_placebo
1.33	1	docetaxel_placebo
1.33	1	docetaxel_placebo
1.33	1	docetaxel_placebo
1.37	1	docetaxel_placebo
1.37	1	docetaxel_placebo
1.37	1	docetaxel_placebo
1.37	1	docetaxel_placebo
1.37	1	docetaxel_placebo
1.37	1	docetaxel_placebo
1.37	1	docetaxel_placebo
1.37	1	docetaxel_placebo
1.37	1	docetaxel_placebo
1.37	1	docetaxel_placebo
1.37	1	docetaxel_placebo
1.37	1	docetaxel_placebo
1.37	1	docetaxel_placebo
1.37	1	docetaxel_placebo
1.37	1	docetaxel_placebo
1.37	1	docetaxel_placebo
1.37	1	docetaxel_placebo
1.37	1	docetaxel_placebo
1.37	1	docetaxel_placebo
1.37	1	docetaxel_placebo
1.37	1	docetaxel_placebo
1.37	1	docetaxel_placebo
1.37	1	docetaxel_placebo
1.37	1	docetaxel_placebo
1.37	1	docetaxel_placebo
1.37	1	docetaxel_placebo
1.37	1	docetaxel_placebo
1.37	1	docetaxel_placebo
1.37	1	docetaxel_placebo
1.37	1	docetaxel_placebo
1.39	1	docetaxel_placebo
1.39	1	docetaxel_placebo
1.39	1	docetaxel_placebo
1.39	1	docetaxel_placebo
1.39	1	docetaxel_placebo
1.39	1	docetaxel_placebo
1.39	1	docetaxel_placebo
1.39	1	docetaxel_placebo
1.39	1	docetaxel_placebo
1.39	1	docetaxel_placebo
1.39	1	docetaxel_placebo
1.39	1	docetaxel_placebo
1.39	1	docetaxel_placebo
1.39	1	docetaxel_placebo
1.39	1	docetaxel_placebo
1.39	1	docetaxel_placebo
1.39	1	docetaxel_placebo
1.43	1	docetaxel_placebo
1.43	1	docetaxel_placebo
1.43	1	docetaxel_placebo
1.43	1	docetaxel_placebo
1.43	1	docetaxel_placebo
1.43	1	docetaxel_placebo
1.43	1	docetaxel_placebo
1.43	1	docetaxel_placebo
1.43	1	docetaxel_placebo
1.43	1	docetaxel_placebo
1.43	1	docetaxel_placebo
1.43	1	docetaxel_placebo
1.43	1	docetaxel_placebo
1.43	1	docetaxel_placebo
1.43	1	docetaxel_placebo
1.43	1	docetaxel_placebo
1.43	1	docetaxel_placebo
1.43	1	docetaxel_placebo
1.43	1	docetaxel_placebo
1.43	1	docetaxel_placebo
1.43	1	docetaxel_placebo
1.43	1	docetaxel_placebo
1.43	1	docetaxel_placebo
1.43	1	docetaxel_placebo
1.43	1	docetaxel_placebo
1.43	1	docetaxel_placebo
1.45	1	docetaxel_placebo
1.45	1	docetaxel_placebo
1.45	1	docetaxel_placebo
1.45	1	docetaxel_placebo
1.45	1	docetaxel_placebo
1.45	1	docetaxel_placebo
1.45	1	docetaxel_placebo
1.45	1	docetaxel_placebo
1.45	1	docetaxel_placebo
1.45	1	docetaxel_placebo
1.45	1	docetaxel_placebo
1.48	1	docetaxel_placebo
1.48	1	docetaxel_placebo
1.48	1	docetaxel_placebo
1.48	1	docetaxel_placebo
1.48	1	docetaxel_placebo
1.48	1	docetaxel_placebo
1.48	1	docetaxel_placebo
1.48	1	docetaxel_placebo
1.5	1	docetaxel_placebo
1.5	1	docetaxel_placebo
1.5	1	docetaxel_placebo
1.5	1	docetaxel_placebo
1.5	1	docetaxel_placebo
1.55	1	docetaxel_placebo
1.55	1	docetaxel_placebo
1.59	1	docetaxel_placebo
1.59	1	docetaxel_placebo
1.61	1	docetaxel_placebo
1.66	1	docetaxel_placebo
1.66	1	docetaxel_placebo
1.69	1	docetaxel_placebo
1.72	1	docetaxel_placebo
1.76	1	docetaxel_placebo
1.77	1	docetaxel_placebo
1.8	1	docetaxel_placebo
1.81	1	docetaxel_placebo
1.82	1	docetaxel_placebo
1.83	1	docetaxel_placebo
1.86	1	docetaxel_placebo
2	1	docetaxel_placebo
2.02	1	docetaxel_placebo
2.06	1	docetaxel_placebo
2.11	1	docetaxel_placebo
2.12	1	docetaxel_placebo
2.14	1	docetaxel_placebo
2.24	1	docetaxel_placebo
2.31	1	docetaxel_placebo
2.37	1	docetaxel_placebo
2.37	1	docetaxel_placebo
2.38	1	docetaxel_placebo
2.51	1	docetaxel_placebo
2.51	1	docetaxel_placebo
2.55	1	docetaxel_placebo
2.55	1	docetaxel_placebo
2.57	1	docetaxel_placebo
2.57	1	docetaxel_placebo
2.57	1	docetaxel_placebo
2.57	1	docetaxel_placebo
2.58	1	docetaxel_placebo
2.58	1	docetaxel_placebo
2.58	1	docetaxel_placebo
2.58	1	docetaxel_placebo
2.58	1	docetaxel_placebo
2.58	1	docetaxel_placebo
2.62	1	docetaxel_placebo
2.62	1	docetaxel_placebo
2.62	1	docetaxel_placebo
2.64	1	docetaxel_placebo
2.64	1	docetaxel_placebo
2.72	1	docetaxel_placebo
2.72	1	docetaxel_placebo
2.72	1	docetaxel_placebo
2.72	1	docetaxel_placebo
2.72	1	docetaxel_placebo
2.75	1	docetaxel_placebo
2.75	1	docetaxel_placebo
2.75	1	docetaxel_placebo
2.75	1	docetaxel_placebo
2.75	1	docetaxel_placebo
2.75	1	docetaxel_placebo
2.75	1	docetaxel_placebo
2.75	1	docetaxel_placebo
2.75	1	docetaxel_placebo
2.75	1	docetaxel_placebo
2.78	1	docetaxel_placebo
2.78	1	docetaxel_placebo
2.78	1	docetaxel_placebo
2.78	1	docetaxel_placebo
2.78	1	docetaxel_placebo
2.78	1	docetaxel_placebo
2.78	1	docetaxel_placebo
2.78	1	docetaxel_placebo
2.8	1	docetaxel_placebo
2.8	1	docetaxel_placebo
2.8	1	docetaxel_placebo
2.8	1	docetaxel_placebo
2.8	1	docetaxel_placebo
2.82	1	docetaxel_placebo
2.82	1	docetaxel_placebo
2.82	1	docetaxel_placebo
2.82	1	docetaxel_placebo
2.82	1	docetaxel_placebo
2.86	1	docetaxel_placebo
2.86	1	docetaxel_placebo
2.87	1	docetaxel_placebo
2.87	1	docetaxel_placebo
2.87	1	docetaxel_placebo
2.92	1	docetaxel_placebo
2.92	1	docetaxel_placebo
2.94	1	docetaxel_placebo
2.94	1	docetaxel_placebo
2.97	1	docetaxel_placebo
2.97	1	docetaxel_placebo
3.01	1	docetaxel_placebo
3.01	1	docetaxel_placebo
3.01	1	docetaxel_placebo
3.03	1	docetaxel_placebo
3.03	1	docetaxel_placebo
3.04	1	docetaxel_placebo
3.05	1	docetaxel_placebo
3.06	1	docetaxel_placebo
3.14	1	docetaxel_placebo
3.27	1	docetaxel_placebo
3.27	1	docetaxel_placebo
3.27	1	docetaxel_placebo
3.29	1	docetaxel_placebo
3.46	1	docetaxel_placebo
3.47	1	docetaxel_placebo
3.48	1	docetaxel_placebo
3.49	1	docetaxel_placebo
3.67	1	docetaxel_placebo
3.7	1	docetaxel_placebo
3.75	1	docetaxel_placebo
3.76	1	docetaxel_placebo
3.78	1	docetaxel_placebo
3.79	1	docetaxel_placebo
3.8	1	docetaxel_placebo
3.95	1	docetaxel_placebo
3.95	1	docetaxel_placebo
3.95	1	docetaxel_placebo
3.98	1	docetaxel_placebo
3.99	1	docetaxel_placebo
4.04	1	docetaxel_placebo
4.08	1	docetaxel_placebo
4.11	1	docetaxel_placebo
4.11	1	docetaxel_placebo
4.11	1	docetaxel_placebo
4.11	1	docetaxel_placebo
4.17	1	docetaxel_placebo
4.17	1	docetaxel_placebo
4.17	1	docetaxel_placebo
4.17	1	docetaxel_placebo
4.2	1	docetaxel_placebo
4.22	1	docetaxel_placebo
4.22	1	docetaxel_placebo
4.25	1	docetaxel_placebo
4.25	1	docetaxel_placebo
4.25	1	docetaxel_placebo
4.26	1	docetaxel_placebo
4.26	1	docetaxel_placebo
4.29	1	docetaxel_placebo
4.29	1	docetaxel_placebo
4.34	1	docetaxel_placebo
4.34	1	docetaxel_placebo
4.36	1	docetaxel_placebo
4.39	1	docetaxel_placebo
4.39	1	docetaxel_placebo
4.44	1	docetaxel_placebo
4.61	1	docetaxel_placebo
4.9	1	docetaxel_placebo
5.29	1	docetaxel_placebo
5.32	1	docetaxel_placebo
5.49	1	docetaxel_placebo
5.49	1	docetaxel_placebo
5.6	1	docetaxel_placebo
5.6	1	docetaxel_placebo
5.6	1	docetaxel_placebo
5.6	1	docetaxel_placebo
5.6	1	docetaxel_placebo
5.6	1	docetaxel_placebo
5.6	1	docetaxel_placebo
5.6	1	docetaxel_placebo
5.6	1	docetaxel_placebo
5.73	1	docetaxel_placebo
5.84	1	docetaxel_placebo
5.84	1	docetaxel_placebo
5.84	1	docetaxel_placebo
5.87	1	docetaxel_placebo
5.87	1	docetaxel_placebo
6.2	1	docetaxel_placebo
6.23	1	docetaxel_placebo
6.29	1	docetaxel_placebo
6.85	1	docetaxel_placebo
6.85	1	docetaxel_placebo
6.92	1	docetaxel_placebo
6.92	1	docetaxel_placebo
7.02	1	docetaxel_placebo
7.02	1	docetaxel_placebo
7.04	1	docetaxel_placebo
7.21	1	docetaxel_placebo
7.25	1	docetaxel_placebo
7.3	1	docetaxel_placebo
7.33	1	docetaxel_placebo
7.36	1	docetaxel_placebo
7.7	1	docetaxel_placebo
7.77	1	docetaxel_placebo
8.17	1	docetaxel_placebo
8.25	1	docetaxel_placebo
8.39	1	docetaxel_placebo
8.39	1	docetaxel_placebo
8.41	1	docetaxel_placebo
8.6	1	docetaxel_placebo
8.62	1	docetaxel_placebo
8.66	1	docetaxel_placebo
8.82	1	docetaxel_placebo
9.71	1	docetaxel_placebo
9.82	1	docetaxel_placebo
9.92	1	docetaxel_placebo
0.02115	0	docetaxel_placebo
0.056	0	docetaxel_placebo
0.056	0	docetaxel_placebo
0.056	0	docetaxel_placebo
0.09595	0	docetaxel_placebo
0.09595	0	docetaxel_placebo
0.126	0	docetaxel_placebo
0.1805	0	docetaxel_placebo
0.1805	0	docetaxel_placebo
0.1805	0	docetaxel_placebo
0.1805	0	docetaxel_placebo
0.1805	0	docetaxel_placebo
0.235	0	docetaxel_placebo
0.235	0	docetaxel_placebo
0.27	0	docetaxel_placebo
0.27	0	docetaxel_placebo
0.305	0	docetaxel_placebo
0.305	0	docetaxel_placebo
0.34	0	docetaxel_placebo
0.34	0	docetaxel_placebo
0.3695	0	docetaxel_placebo
0.399	0	docetaxel_placebo
0.399	0	docetaxel_placebo
0.429	0	docetaxel_placebo
0.444	0	docetaxel_placebo
0.459	0	docetaxel_placebo
0.484	0	docetaxel_placebo
0.484	0	docetaxel_placebo
0.519	0	docetaxel_placebo
0.519	0	docetaxel_placebo
0.5585	0	docetaxel_placebo
0.5585	0	docetaxel_placebo
0.608	0	docetaxel_placebo
0.608	0	docetaxel_placebo
0.608	0	docetaxel_placebo
0.608	0	docetaxel_placebo
0.663	0	docetaxel_placebo
0.663	0	docetaxel_placebo
0.7525	0	docetaxel_placebo
0.7525	0	docetaxel_placebo
0.7525	0	docetaxel_placebo
0.7525	0	docetaxel_placebo
0.7525	0	docetaxel_placebo
0.7525	0	docetaxel_placebo
0.7525	0	docetaxel_placebo
0.7525	0	docetaxel_placebo
0.837	0	docetaxel_placebo
0.837	0	docetaxel_placebo
0.9115	0	docetaxel_placebo
0.9115	0	docetaxel_placebo
0.9115	0	docetaxel_placebo
0.9115	0	docetaxel_placebo
0.9115	0	docetaxel_placebo
0.9115	0	docetaxel_placebo
0.988	0	docetaxel_placebo
0.988	0	docetaxel_placebo
0.988	0	docetaxel_placebo
1.045	0	docetaxel_placebo
1.045	0	docetaxel_placebo
1.045	0	docetaxel_placebo
1.045	0	docetaxel_placebo
1.1	0	docetaxel_placebo
1.1	0	docetaxel_placebo
1.16	0	docetaxel_placebo
1.16	0	docetaxel_placebo
1.16	0	docetaxel_placebo
1.16	0	docetaxel_placebo
1.215	0	docetaxel_placebo
1.215	0	docetaxel_placebo
1.25	0	docetaxel_placebo
1.25	0	docetaxel_placebo
1.29	0	docetaxel_placebo
1.29	0	docetaxel_placebo
1.29	0	docetaxel_placebo
1.32	0	docetaxel_placebo
1.35	0	docetaxel_placebo
1.35	0	docetaxel_placebo
1.38	0	docetaxel_placebo
1.395	0	docetaxel_placebo
1.415	0	docetaxel_placebo
1.44	0	docetaxel_placebo
1.465	0	docetaxel_placebo
1.465	0	docetaxel_placebo
1.49	0	docetaxel_placebo
1.525	0	docetaxel_placebo
1.525	0	docetaxel_placebo
1.525	0	docetaxel_placebo
1.57	0	docetaxel_placebo
1.57	0	docetaxel_placebo
1.6	0	docetaxel_placebo
1.635	0	docetaxel_placebo
1.635	0	docetaxel_placebo
1.635	0	docetaxel_placebo
1.675	0	docetaxel_placebo
1.675	0	docetaxel_placebo
1.695	0	docetaxel_placebo
1.71	0	docetaxel_placebo
1.73	0	docetaxel_placebo
1.755	0	docetaxel_placebo
1.765	0	docetaxel_placebo
1.79	0	docetaxel_placebo
1.805	0	docetaxel_placebo
1.825	0	docetaxel_placebo
1.84	0	docetaxel_placebo
1.855	0	docetaxel_placebo
1.875	0	docetaxel_placebo
1.895	0	docetaxel_placebo
1.915	0	docetaxel_placebo
1.925	0	docetaxel_placebo
1.94	0	docetaxel_placebo
1.97	0	docetaxel_placebo
1.985	0	docetaxel_placebo
2.065	0	docetaxel_placebo
2.13	0	docetaxel_placebo
2.18	0	docetaxel_placebo
2.275	0	docetaxel_placebo
2.34	0	docetaxel_placebo
2.375	0	docetaxel_placebo
2.45	0	docetaxel_placebo
2.45	0	docetaxel_placebo
2.56	0	docetaxel_placebo
2.63	0	docetaxel_placebo
2.68	0	docetaxel_placebo
2.735	0	docetaxel_placebo
2.81	0	docetaxel_placebo
2.875	0	docetaxel_placebo
2.93	0	docetaxel_placebo
2.99	0	docetaxel_placebo
3.07	0	docetaxel_placebo
3.125	0	docetaxel_placebo
3.21	0	docetaxel_placebo
3.21	0	docetaxel_placebo
3.315	0	docetaxel_placebo
3.375	0	docetaxel_placebo
3.435	0	docetaxel_placebo
3.495	0	docetaxel_placebo
3.565	0	docetaxel_placebo
3.565	0	docetaxel_placebo
3.685	0	docetaxel_placebo
3.745	0	docetaxel_placebo
3.81	0	docetaxel_placebo
3.9	0	docetaxel_placebo
3.9	0	docetaxel_placebo
4.075	0	docetaxel_placebo
4.14	0	docetaxel_placebo
4.235	0	docetaxel_placebo
4.315	0	docetaxel_placebo
4.375	0	docetaxel_placebo
4.465	0	docetaxel_placebo
4.52	0	docetaxel_placebo
4.58	0	docetaxel_placebo
4.665	0	docetaxel_placebo
4.745	0	docetaxel_placebo
4.815	0	docetaxel_placebo
4.89	0	docetaxel_placebo
4.965	0	docetaxel_placebo
5.035	0	docetaxel_placebo
5.115	0	docetaxel_placebo
5.185	0	docetaxel_placebo
5.26	0	docetaxel_placebo
5.33	0	docetaxel_placebo
5.4	0	docetaxel_placebo
5.485	0	docetaxel_placebo
5.545	0	docetaxel_placebo
5.665	0	docetaxel_placebo
5.665	0	docetaxel_placebo
5.795	0	docetaxel_placebo
5.855	0	docetaxel_placebo
5.925	0	docetaxel_placebo
6.335	0	docetaxel_placebo
6.725	0	docetaxel_placebo
6.985	0	docetaxel_placebo
7.335	0	docetaxel_placebo
7.635	0	docetaxel_placebo
8.21	0	docetaxel_placebo
8.49	0	docetaxel_placebo
8.74	0	docetaxel_placebo
8.995	0	docetaxel_placebo
9.275	0	docetaxel_placebo
9.49	0	docetaxel_placebo
9.765	0	docetaxel_placebo
10.95	0	docetaxel_placebo
12.25	0	docetaxel_placebo
