## Supplementary data files for "Cancer patient survival can be accurately parameterized, revealing time-dependent therapeutic effects and doubling the precision of small trials": LUMELung1_3C.csv

Time	Event	Arm
0.167	1	docetaxel_nintedanib
0.167	1	docetaxel_nintedanib
0.167	1	docetaxel_nintedanib
0.167	1	docetaxel_nintedanib
0.167	1	docetaxel_nintedanib
0.192	1	docetaxel_nintedanib
0.24	1	docetaxel_nintedanib
0.412	1	docetaxel_nintedanib
0.618	1	docetaxel_nintedanib
0.745	1	docetaxel_nintedanib
0.81	1	docetaxel_nintedanib
0.81	1	docetaxel_nintedanib
0.834	1	docetaxel_nintedanib
0.844	1	docetaxel_nintedanib
0.937	1	docetaxel_nintedanib
0.937	1	docetaxel_nintedanib
1.04	1	docetaxel_nintedanib
1.04	1	docetaxel_nintedanib
1.07	1	docetaxel_nintedanib
1.07	1	docetaxel_nintedanib
1.07	1	docetaxel_nintedanib
1.07	1	docetaxel_nintedanib
1.07	1	docetaxel_nintedanib
1.21	1	docetaxel_nintedanib
1.21	1	docetaxel_nintedanib
1.35	1	docetaxel_nintedanib
1.35	1	docetaxel_nintedanib
1.42	1	docetaxel_nintedanib
1.44	1	docetaxel_nintedanib
1.47	1	docetaxel_nintedanib
1.47	1	docetaxel_nintedanib
1.53	1	docetaxel_nintedanib
1.55	1	docetaxel_nintedanib
1.55	1	docetaxel_nintedanib
1.56	1	docetaxel_nintedanib
1.62	1	docetaxel_nintedanib
1.65	1	docetaxel_nintedanib
1.67	1	docetaxel_nintedanib
1.71	1	docetaxel_nintedanib
1.79	1	docetaxel_nintedanib
1.8	1	docetaxel_nintedanib
1.82	1	docetaxel_nintedanib
1.97	1	docetaxel_nintedanib
1.97	1	docetaxel_nintedanib
1.97	1	docetaxel_nintedanib
1.97	1	docetaxel_nintedanib
2.07	1	docetaxel_nintedanib
2.07	1	docetaxel_nintedanib
2.07	1	docetaxel_nintedanib
2.07	1	docetaxel_nintedanib
2.12	1	docetaxel_nintedanib
2.13	1	docetaxel_nintedanib
2.17	1	docetaxel_nintedanib
2.17	1	docetaxel_nintedanib
2.24	1	docetaxel_nintedanib
2.29	1	docetaxel_nintedanib
2.32	1	docetaxel_nintedanib
2.34	1	docetaxel_nintedanib
2.34	1	docetaxel_nintedanib
2.37	1	docetaxel_nintedanib
2.39	1	docetaxel_nintedanib
2.41	1	docetaxel_nintedanib
2.44	1	docetaxel_nintedanib
2.53	1	docetaxel_nintedanib
2.53	1	docetaxel_nintedanib
2.53	1	docetaxel_nintedanib
2.53	1	docetaxel_nintedanib
2.53	1	docetaxel_nintedanib
2.53	1	docetaxel_nintedanib
2.64	1	docetaxel_nintedanib
2.64	1	docetaxel_nintedanib
2.65	1	docetaxel_nintedanib
2.68	1	docetaxel_nintedanib
2.68	1	docetaxel_nintedanib
2.69	1	docetaxel_nintedanib
2.72	1	docetaxel_nintedanib
2.76	1	docetaxel_nintedanib
2.76	1	docetaxel_nintedanib
2.8	1	docetaxel_nintedanib
2.83	1	docetaxel_nintedanib
2.85	1	docetaxel_nintedanib
2.88	1	docetaxel_nintedanib
2.88	1	docetaxel_nintedanib
2.89	1	docetaxel_nintedanib
2.91	1	docetaxel_nintedanib
2.92	1	docetaxel_nintedanib
2.95	1	docetaxel_nintedanib
3.03	1	docetaxel_nintedanib
3.07	1	docetaxel_nintedanib
3.11	1	docetaxel_nintedanib
3.11	1	docetaxel_nintedanib
3.14	1	docetaxel_nintedanib
3.31	1	docetaxel_nintedanib
3.31	1	docetaxel_nintedanib
3.31	1	docetaxel_nintedanib
3.31	1	docetaxel_nintedanib
3.31	1	docetaxel_nintedanib
3.31	1	docetaxel_nintedanib
3.31	1	docetaxel_nintedanib
3.35	1	docetaxel_nintedanib
3.35	1	docetaxel_nintedanib
3.35	1	docetaxel_nintedanib
3.38	1	docetaxel_nintedanib
3.42	1	docetaxel_nintedanib
3.42	1	docetaxel_nintedanib
3.45	1	docetaxel_nintedanib
3.45	1	docetaxel_nintedanib
3.47	1	docetaxel_nintedanib
3.5	1	docetaxel_nintedanib
3.54	1	docetaxel_nintedanib
3.54	1	docetaxel_nintedanib
3.56	1	docetaxel_nintedanib
3.56	1	docetaxel_nintedanib
3.56	1	docetaxel_nintedanib
3.56	1	docetaxel_nintedanib
3.58	1	docetaxel_nintedanib
3.58	1	docetaxel_nintedanib
3.58	1	docetaxel_nintedanib
3.68	1	docetaxel_nintedanib
3.68	1	docetaxel_nintedanib
3.71	1	docetaxel_nintedanib
3.71	1	docetaxel_nintedanib
3.76	1	docetaxel_nintedanib
3.88	1	docetaxel_nintedanib
3.88	1	docetaxel_nintedanib
3.88	1	docetaxel_nintedanib
3.88	1	docetaxel_nintedanib
3.93	1	docetaxel_nintedanib
3.93	1	docetaxel_nintedanib
3.97	1	docetaxel_nintedanib
3.99	1	docetaxel_nintedanib
4.01	1	docetaxel_nintedanib
4.05	1	docetaxel_nintedanib
4.1	1	docetaxel_nintedanib
4.1	1	docetaxel_nintedanib
4.14	1	docetaxel_nintedanib
4.18	1	docetaxel_nintedanib
4.21	1	docetaxel_nintedanib
4.24	1	docetaxel_nintedanib
4.24	1	docetaxel_nintedanib
4.25	1	docetaxel_nintedanib
4.28	1	docetaxel_nintedanib
4.28	1	docetaxel_nintedanib
4.28	1	docetaxel_nintedanib
4.32	1	docetaxel_nintedanib
4.48	1	docetaxel_nintedanib
4.48	1	docetaxel_nintedanib
4.48	1	docetaxel_nintedanib
4.48	1	docetaxel_nintedanib
4.48	1	docetaxel_nintedanib
4.48	1	docetaxel_nintedanib
4.48	1	docetaxel_nintedanib
4.48	1	docetaxel_nintedanib
4.48	1	docetaxel_nintedanib
4.5	1	docetaxel_nintedanib
4.54	1	docetaxel_nintedanib
4.58	1	docetaxel_nintedanib
4.81	1	docetaxel_nintedanib
4.81	1	docetaxel_nintedanib
4.81	1	docetaxel_nintedanib
4.87	1	docetaxel_nintedanib
4.87	1	docetaxel_nintedanib
4.87	1	docetaxel_nintedanib
4.87	1	docetaxel_nintedanib
4.87	1	docetaxel_nintedanib
4.88	1	docetaxel_nintedanib
4.91	1	docetaxel_nintedanib
4.93	1	docetaxel_nintedanib
5	1	docetaxel_nintedanib
5.02	1	docetaxel_nintedanib
5.05	1	docetaxel_nintedanib
5.05	1	docetaxel_nintedanib
5.05	1	docetaxel_nintedanib
5.05	1	docetaxel_nintedanib
5.06	1	docetaxel_nintedanib
5.06	1	docetaxel_nintedanib
5.06	1	docetaxel_nintedanib
5.06	1	docetaxel_nintedanib
5.09	1	docetaxel_nintedanib
5.14	1	docetaxel_nintedanib
5.14	1	docetaxel_nintedanib
5.19	1	docetaxel_nintedanib
5.35	1	docetaxel_nintedanib
5.35	1	docetaxel_nintedanib
5.39	1	docetaxel_nintedanib
5.41	1	docetaxel_nintedanib
5.42	1	docetaxel_nintedanib
5.44	1	docetaxel_nintedanib
5.49	1	docetaxel_nintedanib
5.54	1	docetaxel_nintedanib
5.56	1	docetaxel_nintedanib
5.7	1	docetaxel_nintedanib
5.71	1	docetaxel_nintedanib
5.72	1	docetaxel_nintedanib
5.73	1	docetaxel_nintedanib
5.78	1	docetaxel_nintedanib
5.88	1	docetaxel_nintedanib
5.89	1	docetaxel_nintedanib
5.9	1	docetaxel_nintedanib
5.91	1	docetaxel_nintedanib
6.01	1	docetaxel_nintedanib
6.01	1	docetaxel_nintedanib
6.17	1	docetaxel_nintedanib
6.17	1	docetaxel_nintedanib
6.17	1	docetaxel_nintedanib
6.17	1	docetaxel_nintedanib
6.17	1	docetaxel_nintedanib
6.17	1	docetaxel_nintedanib
6.26	1	docetaxel_nintedanib
6.31	1	docetaxel_nintedanib
6.31	1	docetaxel_nintedanib
6.38	1	docetaxel_nintedanib
6.42	1	docetaxel_nintedanib
6.47	1	docetaxel_nintedanib
6.52	1	docetaxel_nintedanib
6.53	1	docetaxel_nintedanib
6.54	1	docetaxel_nintedanib
6.57	1	docetaxel_nintedanib
6.64	1	docetaxel_nintedanib
6.7	1	docetaxel_nintedanib
6.73	1	docetaxel_nintedanib
6.76	1	docetaxel_nintedanib
6.79	1	docetaxel_nintedanib
6.79	1	docetaxel_nintedanib
6.79	1	docetaxel_nintedanib
6.81	1	docetaxel_nintedanib
6.81	1	docetaxel_nintedanib
6.81	1	docetaxel_nintedanib
6.81	1	docetaxel_nintedanib
6.84	1	docetaxel_nintedanib
6.92	1	docetaxel_nintedanib
6.96	1	docetaxel_nintedanib
7.01	1	docetaxel_nintedanib
7.03	1	docetaxel_nintedanib
7.13	1	docetaxel_nintedanib
7.14	1	docetaxel_nintedanib
7.15	1	docetaxel_nintedanib
7.16	1	docetaxel_nintedanib
7.2	1	docetaxel_nintedanib
7.23	1	docetaxel_nintedanib
7.23	1	docetaxel_nintedanib
7.24	1	docetaxel_nintedanib
7.28	1	docetaxel_nintedanib
7.3	1	docetaxel_nintedanib
7.36	1	docetaxel_nintedanib
7.38	1	docetaxel_nintedanib
7.39	1	docetaxel_nintedanib
7.39	1	docetaxel_nintedanib
7.4	1	docetaxel_nintedanib
7.4	1	docetaxel_nintedanib
7.58	1	docetaxel_nintedanib
7.58	1	docetaxel_nintedanib
7.58	1	docetaxel_nintedanib
7.58	1	docetaxel_nintedanib
7.58	1	docetaxel_nintedanib
7.58	1	docetaxel_nintedanib
7.58	1	docetaxel_nintedanib
7.58	1	docetaxel_nintedanib
7.58	1	docetaxel_nintedanib
7.61	1	docetaxel_nintedanib
7.61	1	docetaxel_nintedanib
7.62	1	docetaxel_nintedanib
7.74	1	docetaxel_nintedanib
7.74	1	docetaxel_nintedanib
7.74	1	docetaxel_nintedanib
7.74	1	docetaxel_nintedanib
7.95	1	docetaxel_nintedanib
7.95	1	docetaxel_nintedanib
8.02	1	docetaxel_nintedanib
8.03	1	docetaxel_nintedanib
8.06	1	docetaxel_nintedanib
8.2	1	docetaxel_nintedanib
8.22	1	docetaxel_nintedanib
8.24	1	docetaxel_nintedanib
8.24	1	docetaxel_nintedanib
8.26	1	docetaxel_nintedanib
8.27	1	docetaxel_nintedanib
8.27	1	docetaxel_nintedanib
8.3	1	docetaxel_nintedanib
8.34	1	docetaxel_nintedanib
8.36	1	docetaxel_nintedanib
8.36	1	docetaxel_nintedanib
8.39	1	docetaxel_nintedanib
8.39	1	docetaxel_nintedanib
8.41	1	docetaxel_nintedanib
8.42	1	docetaxel_nintedanib
8.65	1	docetaxel_nintedanib
8.65	1	docetaxel_nintedanib
8.65	1	docetaxel_nintedanib
8.65	1	docetaxel_nintedanib
8.65	1	docetaxel_nintedanib
8.65	1	docetaxel_nintedanib
8.65	1	docetaxel_nintedanib
8.65	1	docetaxel_nintedanib
8.65	1	docetaxel_nintedanib
8.66	1	docetaxel_nintedanib
8.66	1	docetaxel_nintedanib
8.67	1	docetaxel_nintedanib
8.68	1	docetaxel_nintedanib
8.75	1	docetaxel_nintedanib
8.77	1	docetaxel_nintedanib
8.81	1	docetaxel_nintedanib
8.87	1	docetaxel_nintedanib
8.9	1	docetaxel_nintedanib
8.91	1	docetaxel_nintedanib
8.98	1	docetaxel_nintedanib
9.07	1	docetaxel_nintedanib
9.17	1	docetaxel_nintedanib
9.22	1	docetaxel_nintedanib
9.32	1	docetaxel_nintedanib
9.33	1	docetaxel_nintedanib
9.4	1	docetaxel_nintedanib
9.66	1	docetaxel_nintedanib
9.66	1	docetaxel_nintedanib
9.66	1	docetaxel_nintedanib
9.66	1	docetaxel_nintedanib
9.68	1	docetaxel_nintedanib
9.72	1	docetaxel_nintedanib
9.79	1	docetaxel_nintedanib
9.89	1	docetaxel_nintedanib
9.89	1	docetaxel_nintedanib
9.91	1	docetaxel_nintedanib
9.92	1	docetaxel_nintedanib
9.97	1	docetaxel_nintedanib
10.1	1	docetaxel_nintedanib
10.2	1	docetaxel_nintedanib
10.2	1	docetaxel_nintedanib
10.3	1	docetaxel_nintedanib
10.3	1	docetaxel_nintedanib
10.4	1	docetaxel_nintedanib
10.4	1	docetaxel_nintedanib
10.4	1	docetaxel_nintedanib
10.4	1	docetaxel_nintedanib
10.5	1	docetaxel_nintedanib
10.5	1	docetaxel_nintedanib
10.6	1	docetaxel_nintedanib
10.6	1	docetaxel_nintedanib
10.8	1	docetaxel_nintedanib
10.8	1	docetaxel_nintedanib
10.9	1	docetaxel_nintedanib
10.9	1	docetaxel_nintedanib
10.9	1	docetaxel_nintedanib
10.9	1	docetaxel_nintedanib
10.9	1	docetaxel_nintedanib
11	1	docetaxel_nintedanib
11	1	docetaxel_nintedanib
11	1	docetaxel_nintedanib
11	1	docetaxel_nintedanib
11.1	1	docetaxel_nintedanib
11.2	1	docetaxel_nintedanib
11.2	1	docetaxel_nintedanib
11.2	1	docetaxel_nintedanib
11.2	1	docetaxel_nintedanib
11.3	1	docetaxel_nintedanib
11.3	1	docetaxel_nintedanib
11.4	1	docetaxel_nintedanib
11.4	1	docetaxel_nintedanib
11.5	1	docetaxel_nintedanib
11.5	1	docetaxel_nintedanib
11.6	1	docetaxel_nintedanib
11.6	1	docetaxel_nintedanib
11.6	1	docetaxel_nintedanib
11.7	1	docetaxel_nintedanib
11.8	1	docetaxel_nintedanib
11.8	1	docetaxel_nintedanib
11.9	1	docetaxel_nintedanib
11.9	1	docetaxel_nintedanib
11.9	1	docetaxel_nintedanib
12	1	docetaxel_nintedanib
12.1	1	docetaxel_nintedanib
12.1	1	docetaxel_nintedanib
12.1	1	docetaxel_nintedanib
12.2	1	docetaxel_nintedanib
12.3	1	docetaxel_nintedanib
12.3	1	docetaxel_nintedanib
12.3	1	docetaxel_nintedanib
12.5	1	docetaxel_nintedanib
12.5	1	docetaxel_nintedanib
12.5	1	docetaxel_nintedanib
12.6	1	docetaxel_nintedanib
12.6	1	docetaxel_nintedanib
12.6	1	docetaxel_nintedanib
12.7	1	docetaxel_nintedanib
12.7	1	docetaxel_nintedanib
12.7	1	docetaxel_nintedanib
12.7	1	docetaxel_nintedanib
12.7	1	docetaxel_nintedanib
12.8	1	docetaxel_nintedanib
12.8	1	docetaxel_nintedanib
12.9	1	docetaxel_nintedanib
12.9	1	docetaxel_nintedanib
13	1	docetaxel_nintedanib
13.1	1	docetaxel_nintedanib
13.1	1	docetaxel_nintedanib
13.3	1	docetaxel_nintedanib
13.3	1	docetaxel_nintedanib
13.4	1	docetaxel_nintedanib
13.4	1	docetaxel_nintedanib
13.6	1	docetaxel_nintedanib
13.7	1	docetaxel_nintedanib
13.7	1	docetaxel_nintedanib
13.7	1	docetaxel_nintedanib
13.8	1	docetaxel_nintedanib
13.8	1	docetaxel_nintedanib
13.9	1	docetaxel_nintedanib
14	1	docetaxel_nintedanib
14	1	docetaxel_nintedanib
14.1	1	docetaxel_nintedanib
14.1	1	docetaxel_nintedanib
14.1	1	docetaxel_nintedanib
14.1	1	docetaxel_nintedanib
14.2	1	docetaxel_nintedanib
14.2	1	docetaxel_nintedanib
14.3	1	docetaxel_nintedanib
14.5	1	docetaxel_nintedanib
14.5	1	docetaxel_nintedanib
14.5	1	docetaxel_nintedanib
14.7	1	docetaxel_nintedanib
14.7	1	docetaxel_nintedanib
14.7	1	docetaxel_nintedanib
14.7	1	docetaxel_nintedanib
14.8	1	docetaxel_nintedanib
14.9	1	docetaxel_nintedanib
15	1	docetaxel_nintedanib
15	1	docetaxel_nintedanib
15	1	docetaxel_nintedanib
15.1	1	docetaxel_nintedanib
15.1	1	docetaxel_nintedanib
15.1	1	docetaxel_nintedanib
15.1	1	docetaxel_nintedanib
15.2	1	docetaxel_nintedanib
15.4	1	docetaxel_nintedanib
15.5	1	docetaxel_nintedanib
15.5	1	docetaxel_nintedanib
15.6	1	docetaxel_nintedanib
15.8	1	docetaxel_nintedanib
15.8	1	docetaxel_nintedanib
15.9	1	docetaxel_nintedanib
15.9	1	docetaxel_nintedanib
16.2	1	docetaxel_nintedanib
16.2	1	docetaxel_nintedanib
16.3	1	docetaxel_nintedanib
16.5	1	docetaxel_nintedanib
16.6	1	docetaxel_nintedanib
16.6	1	docetaxel_nintedanib
16.7	1	docetaxel_nintedanib
16.8	1	docetaxel_nintedanib
16.8	1	docetaxel_nintedanib
16.9	1	docetaxel_nintedanib
17.2	1	docetaxel_nintedanib
17.2	1	docetaxel_nintedanib
17.3	1	docetaxel_nintedanib
17.4	1	docetaxel_nintedanib
17.4	1	docetaxel_nintedanib
17.5	1	docetaxel_nintedanib
17.5	1	docetaxel_nintedanib
17.6	1	docetaxel_nintedanib
17.7	1	docetaxel_nintedanib
17.7	1	docetaxel_nintedanib
17.7	1	docetaxel_nintedanib
17.7	1	docetaxel_nintedanib
17.7	1	docetaxel_nintedanib
17.9	1	docetaxel_nintedanib
17.9	1	docetaxel_nintedanib
17.9	1	docetaxel_nintedanib
18	1	docetaxel_nintedanib
18	1	docetaxel_nintedanib
18.1	1	docetaxel_nintedanib
18.1	1	docetaxel_nintedanib
18.3	1	docetaxel_nintedanib
18.4	1	docetaxel_nintedanib
18.5	1	docetaxel_nintedanib
18.7	1	docetaxel_nintedanib
18.8	1	docetaxel_nintedanib
18.9	1	docetaxel_nintedanib
18.9	1	docetaxel_nintedanib
19.2	1	docetaxel_nintedanib
19.2	1	docetaxel_nintedanib
19.2	1	docetaxel_nintedanib
19.3	1	docetaxel_nintedanib
19.3	1	docetaxel_nintedanib
19.3	1	docetaxel_nintedanib
19.3	1	docetaxel_nintedanib
19.4	1	docetaxel_nintedanib
19.4	1	docetaxel_nintedanib
19.5	1	docetaxel_nintedanib
19.5	1	docetaxel_nintedanib
19.6	1	docetaxel_nintedanib
19.6	1	docetaxel_nintedanib
19.9	1	docetaxel_nintedanib
20	1	docetaxel_nintedanib
20.1	1	docetaxel_nintedanib
20.1	1	docetaxel_nintedanib
20.2	1	docetaxel_nintedanib
20.3	1	docetaxel_nintedanib
20.6	1	docetaxel_nintedanib
20.6	1	docetaxel_nintedanib
20.6	1	docetaxel_nintedanib
20.7	1	docetaxel_nintedanib
20.9	1	docetaxel_nintedanib
20.9	1	docetaxel_nintedanib
21.1	1	docetaxel_nintedanib
21.2	1	docetaxel_nintedanib
21.2	1	docetaxel_nintedanib
21.3	1	docetaxel_nintedanib
21.9	1	docetaxel_nintedanib
22	1	docetaxel_nintedanib
22	1	docetaxel_nintedanib
22	1	docetaxel_nintedanib
22.3	1	docetaxel_nintedanib
22.3	1	docetaxel_nintedanib
22.4	1	docetaxel_nintedanib
22.5	1	docetaxel_nintedanib
22.5	1	docetaxel_nintedanib
22.9	1	docetaxel_nintedanib
22.9	1	docetaxel_nintedanib
23.5	1	docetaxel_nintedanib
23.5	1	docetaxel_nintedanib
23.5	1	docetaxel_nintedanib
23.5	1	docetaxel_nintedanib
23.5	1	docetaxel_nintedanib
23.6	1	docetaxel_nintedanib
23.6	1	docetaxel_nintedanib
23.6	1	docetaxel_nintedanib
23.6	1	docetaxel_nintedanib
24.1	1	docetaxel_nintedanib
24.1	1	docetaxel_nintedanib
24.1	1	docetaxel_nintedanib
24.1	1	docetaxel_nintedanib
24.5	1	docetaxel_nintedanib
24.5	1	docetaxel_nintedanib
24.5	1	docetaxel_nintedanib
24.8	1	docetaxel_nintedanib
24.8	1	docetaxel_nintedanib
25	1	docetaxel_nintedanib
25	1	docetaxel_nintedanib
25.4	1	docetaxel_nintedanib
25.6	1	docetaxel_nintedanib
25.6	1	docetaxel_nintedanib
25.9	1	docetaxel_nintedanib
26.6	1	docetaxel_nintedanib
26.6	1	docetaxel_nintedanib
26.6	1	docetaxel_nintedanib
26.6	1	docetaxel_nintedanib
26.6	1	docetaxel_nintedanib
27.4	1	docetaxel_nintedanib
27.7	1	docetaxel_nintedanib
27.7	1	docetaxel_nintedanib
27.7	1	docetaxel_nintedanib
27.7	1	docetaxel_nintedanib
28.1	1	docetaxel_nintedanib
28.1	1	docetaxel_nintedanib
28.1	1	docetaxel_nintedanib
28.4	1	docetaxel_nintedanib
28.4	1	docetaxel_nintedanib
28.4	1	docetaxel_nintedanib
28.4	1	docetaxel_nintedanib
29.1	1	docetaxel_nintedanib
29.1	1	docetaxel_nintedanib
29.9	1	docetaxel_nintedanib
29.9	1	docetaxel_nintedanib
30.4	1	docetaxel_nintedanib
30.4	1	docetaxel_nintedanib
30.4	1	docetaxel_nintedanib
31	1	docetaxel_nintedanib
31	1	docetaxel_nintedanib
34.1	1	docetaxel_nintedanib
34.1	1	docetaxel_nintedanib
34.6	1	docetaxel_nintedanib
34.7	1	docetaxel_nintedanib
0.4485	0	docetaxel_nintedanib
0.899	0	docetaxel_nintedanib
1.335	0	docetaxel_nintedanib
1.765	0	docetaxel_nintedanib
2.205	0	docetaxel_nintedanib
2.66	0	docetaxel_nintedanib
3.125	0	docetaxel_nintedanib
3.555	0	docetaxel_nintedanib
4.65	0	docetaxel_nintedanib
5.34	0	docetaxel_nintedanib
5.995	0	docetaxel_nintedanib
6.685	0	docetaxel_nintedanib
7.345	0	docetaxel_nintedanib
9.015	0	docetaxel_nintedanib
10.05	0	docetaxel_nintedanib
11.05	0	docetaxel_nintedanib
13.95	0	docetaxel_nintedanib
17.95	0	docetaxel_nintedanib
20.55	0	docetaxel_nintedanib
21.15	0	docetaxel_nintedanib
21.75	0	docetaxel_nintedanib
22.25	0	docetaxel_nintedanib
22.75	0	docetaxel_nintedanib
23.4	0	docetaxel_nintedanib
24.35	0	docetaxel_nintedanib
24.55	0	docetaxel_nintedanib
24.9	0	docetaxel_nintedanib
25.05	0	docetaxel_nintedanib
25.35	0	docetaxel_nintedanib
25.65	0	docetaxel_nintedanib
25.95	0	docetaxel_nintedanib
26.1	0	docetaxel_nintedanib
26.5	0	docetaxel_nintedanib
26.8	0	docetaxel_nintedanib
27.05	0	docetaxel_nintedanib
27.25	0	docetaxel_nintedanib
27.55	0	docetaxel_nintedanib
27.8	0	docetaxel_nintedanib
28.3	0	docetaxel_nintedanib
28.55	0	docetaxel_nintedanib
28.7	0	docetaxel_nintedanib
28.95	0	docetaxel_nintedanib
29.2	0	docetaxel_nintedanib
29.35	0	docetaxel_nintedanib
29.6	0	docetaxel_nintedanib
29.8	0	docetaxel_nintedanib
30.1	0	docetaxel_nintedanib
30.3	0	docetaxel_nintedanib
30.45	0	docetaxel_nintedanib
30.7	0	docetaxel_nintedanib
30.9	0	docetaxel_nintedanib
31.15	0	docetaxel_nintedanib
31.35	0	docetaxel_nintedanib
31.55	0	docetaxel_nintedanib
31.75	0	docetaxel_nintedanib
32.15	0	docetaxel_nintedanib
32.35	0	docetaxel_nintedanib
32.55	0	docetaxel_nintedanib
32.75	0	docetaxel_nintedanib
32.95	0	docetaxel_nintedanib
33.15	0	docetaxel_nintedanib
33.35	0	docetaxel_nintedanib
33.55	0	docetaxel_nintedanib
33.75	0	docetaxel_nintedanib
33.95	0	docetaxel_nintedanib
34.15	0	docetaxel_nintedanib
34.35	0	docetaxel_nintedanib
34.55	0	docetaxel_nintedanib
34.75	0	docetaxel_nintedanib
34.95	0	docetaxel_nintedanib
35.15	0	docetaxel_nintedanib
35.3	0	docetaxel_nintedanib
35.3	0	docetaxel_nintedanib
35.3	0	docetaxel_nintedanib
35.3	0	docetaxel_nintedanib
35.3	0	docetaxel_nintedanib
35.3	0	docetaxel_nintedanib
35.3	0	docetaxel_nintedanib
35.3	0	docetaxel_nintedanib
35.3	0	docetaxel_nintedanib
35.3	0	docetaxel_nintedanib
35.3	0	docetaxel_nintedanib
35.3	0	docetaxel_nintedanib
35.3	0	docetaxel_nintedanib
35.3	0	docetaxel_nintedanib
0.412	1	docetaxel_placebo
0.412	1	docetaxel_placebo
0.412	1	docetaxel_placebo
0.412	1	docetaxel_placebo
0.412	1	docetaxel_placebo
0.412	1	docetaxel_placebo
0.412	1	docetaxel_placebo
0.412	1	docetaxel_placebo
0.696	1	docetaxel_placebo
0.696	1	docetaxel_placebo
0.696	1	docetaxel_placebo
0.834	1	docetaxel_placebo
0.834	1	docetaxel_placebo
0.844	1	docetaxel_placebo
0.92	1	docetaxel_placebo
0.92	1	docetaxel_placebo
1.05	1	docetaxel_placebo
1.05	1	docetaxel_placebo
1.21	1	docetaxel_placebo
1.21	1	docetaxel_placebo
1.21	1	docetaxel_placebo
1.21	1	docetaxel_placebo
1.42	1	docetaxel_placebo
1.42	1	docetaxel_placebo
1.42	1	docetaxel_placebo
1.42	1	docetaxel_placebo
1.42	1	docetaxel_placebo
1.42	1	docetaxel_placebo
1.44	1	docetaxel_placebo
1.47	1	docetaxel_placebo
1.47	1	docetaxel_placebo
1.53	1	docetaxel_placebo
1.55	1	docetaxel_placebo
1.74	1	docetaxel_placebo
1.74	1	docetaxel_placebo
1.82	1	docetaxel_placebo
1.82	1	docetaxel_placebo
1.82	1	docetaxel_placebo
1.82	1	docetaxel_placebo
1.82	1	docetaxel_placebo
2.05	1	docetaxel_placebo
2.05	1	docetaxel_placebo
2.05	1	docetaxel_placebo
2.05	1	docetaxel_placebo
2.05	1	docetaxel_placebo
2.05	1	docetaxel_placebo
2.07	1	docetaxel_placebo
2.07	1	docetaxel_placebo
2.07	1	docetaxel_placebo
2.07	1	docetaxel_placebo
2.12	1	docetaxel_placebo
2.13	1	docetaxel_placebo
2.17	1	docetaxel_placebo
2.24	1	docetaxel_placebo
2.24	1	docetaxel_placebo
2.29	1	docetaxel_placebo
2.31	1	docetaxel_placebo
2.32	1	docetaxel_placebo
2.34	1	docetaxel_placebo
2.35	1	docetaxel_placebo
2.39	1	docetaxel_placebo
2.41	1	docetaxel_placebo
2.44	1	docetaxel_placebo
2.82	1	docetaxel_placebo
2.82	1	docetaxel_placebo
2.82	1	docetaxel_placebo
2.82	1	docetaxel_placebo
2.82	1	docetaxel_placebo
2.82	1	docetaxel_placebo
2.82	1	docetaxel_placebo
2.82	1	docetaxel_placebo
2.82	1	docetaxel_placebo
2.85	1	docetaxel_placebo
3.22	1	docetaxel_placebo
3.22	1	docetaxel_placebo
3.22	1	docetaxel_placebo
3.22	1	docetaxel_placebo
3.22	1	docetaxel_placebo
3.22	1	docetaxel_placebo
3.22	1	docetaxel_placebo
3.22	1	docetaxel_placebo
3.22	1	docetaxel_placebo
3.22	1	docetaxel_placebo
3.22	1	docetaxel_placebo
3.22	1	docetaxel_placebo
3.22	1	docetaxel_placebo
3.23	1	docetaxel_placebo
3.27	1	docetaxel_placebo
3.31	1	docetaxel_placebo
3.32	1	docetaxel_placebo
3.37	1	docetaxel_placebo
3.39	1	docetaxel_placebo
3.42	1	docetaxel_placebo
3.44	1	docetaxel_placebo
3.44	1	docetaxel_placebo
3.47	1	docetaxel_placebo
3.48	1	docetaxel_placebo
3.48	1	docetaxel_placebo
3.53	1	docetaxel_placebo
3.58	1	docetaxel_placebo
3.59	1	docetaxel_placebo
3.59	1	docetaxel_placebo
3.59	1	docetaxel_placebo
3.62	1	docetaxel_placebo
3.62	1	docetaxel_placebo
3.65	1	docetaxel_placebo
3.7	1	docetaxel_placebo
3.71	1	docetaxel_placebo
3.72	1	docetaxel_placebo
3.72	1	docetaxel_placebo
3.73	1	docetaxel_placebo
3.73	1	docetaxel_placebo
3.73	1	docetaxel_placebo
3.74	1	docetaxel_placebo
3.79	1	docetaxel_placebo
3.79	1	docetaxel_placebo
3.82	1	docetaxel_placebo
3.82	1	docetaxel_placebo
3.83	1	docetaxel_placebo
3.91	1	docetaxel_placebo
3.91	1	docetaxel_placebo
3.91	1	docetaxel_placebo
3.91	1	docetaxel_placebo
3.91	1	docetaxel_placebo
3.91	1	docetaxel_placebo
3.91	1	docetaxel_placebo
3.96	1	docetaxel_placebo
4.01	1	docetaxel_placebo
4.03	1	docetaxel_placebo
4.08	1	docetaxel_placebo
4.08	1	docetaxel_placebo
4.08	1	docetaxel_placebo
4.16	1	docetaxel_placebo
4.24	1	docetaxel_placebo
4.24	1	docetaxel_placebo
4.24	1	docetaxel_placebo
4.24	1	docetaxel_placebo
4.24	1	docetaxel_placebo
4.24	1	docetaxel_placebo
4.24	1	docetaxel_placebo
4.41	1	docetaxel_placebo
4.41	1	docetaxel_placebo
4.41	1	docetaxel_placebo
4.41	1	docetaxel_placebo
4.41	1	docetaxel_placebo
4.41	1	docetaxel_placebo
4.57	1	docetaxel_placebo
4.57	1	docetaxel_placebo
4.57	1	docetaxel_placebo
4.67	1	docetaxel_placebo
4.67	1	docetaxel_placebo
4.67	1	docetaxel_placebo
4.67	1	docetaxel_placebo
4.67	1	docetaxel_placebo
4.67	1	docetaxel_placebo
4.67	1	docetaxel_placebo
4.67	1	docetaxel_placebo
4.67	1	docetaxel_placebo
4.67	1	docetaxel_placebo
4.67	1	docetaxel_placebo
4.67	1	docetaxel_placebo
4.67	1	docetaxel_placebo
4.67	1	docetaxel_placebo
4.85	1	docetaxel_placebo
4.85	1	docetaxel_placebo
4.85	1	docetaxel_placebo
4.85	1	docetaxel_placebo
4.85	1	docetaxel_placebo
4.85	1	docetaxel_placebo
4.95	1	docetaxel_placebo
4.95	1	docetaxel_placebo
4.95	1	docetaxel_placebo
4.95	1	docetaxel_placebo
4.95	1	docetaxel_placebo
5.05	1	docetaxel_placebo
5.05	1	docetaxel_placebo
5.05	1	docetaxel_placebo
5.05	1	docetaxel_placebo
5.05	1	docetaxel_placebo
5.26	1	docetaxel_placebo
5.26	1	docetaxel_placebo
5.26	1	docetaxel_placebo
5.26	1	docetaxel_placebo
5.26	1	docetaxel_placebo
5.28	1	docetaxel_placebo
5.28	1	docetaxel_placebo
5.32	1	docetaxel_placebo
5.32	1	docetaxel_placebo
5.32	1	docetaxel_placebo
5.37	1	docetaxel_placebo
5.39	1	docetaxel_placebo
5.42	1	docetaxel_placebo
5.43	1	docetaxel_placebo
5.43	1	docetaxel_placebo
5.44	1	docetaxel_placebo
5.46	1	docetaxel_placebo
5.47	1	docetaxel_placebo
5.47	1	docetaxel_placebo
5.48	1	docetaxel_placebo
5.53	1	docetaxel_placebo
5.56	1	docetaxel_placebo
5.62	1	docetaxel_placebo
5.65	1	docetaxel_placebo
5.65	1	docetaxel_placebo
5.7	1	docetaxel_placebo
5.7	1	docetaxel_placebo
5.71	1	docetaxel_placebo
5.72	1	docetaxel_placebo
5.74	1	docetaxel_placebo
5.79	1	docetaxel_placebo
5.79	1	docetaxel_placebo
5.93	1	docetaxel_placebo
5.93	1	docetaxel_placebo
5.93	1	docetaxel_placebo
5.93	1	docetaxel_placebo
5.93	1	docetaxel_placebo
5.93	1	docetaxel_placebo
5.93	1	docetaxel_placebo
5.93	1	docetaxel_placebo
5.93	1	docetaxel_placebo
5.95	1	docetaxel_placebo
5.95	1	docetaxel_placebo
5.99	1	docetaxel_placebo
6.04	1	docetaxel_placebo
6.32	1	docetaxel_placebo
6.32	1	docetaxel_placebo
6.32	1	docetaxel_placebo
6.32	1	docetaxel_placebo
6.32	1	docetaxel_placebo
6.32	1	docetaxel_placebo
6.32	1	docetaxel_placebo
6.41	1	docetaxel_placebo
6.41	1	docetaxel_placebo
6.41	1	docetaxel_placebo
6.41	1	docetaxel_placebo
6.61	1	docetaxel_placebo
6.61	1	docetaxel_placebo
6.61	1	docetaxel_placebo
6.61	1	docetaxel_placebo
6.61	1	docetaxel_placebo
6.61	1	docetaxel_placebo
6.61	1	docetaxel_placebo
6.61	1	docetaxel_placebo
6.61	1	docetaxel_placebo
6.63	1	docetaxel_placebo
6.66	1	docetaxel_placebo
6.67	1	docetaxel_placebo
6.69	1	docetaxel_placebo
6.72	1	docetaxel_placebo
6.72	1	docetaxel_placebo
6.79	1	docetaxel_placebo
6.81	1	docetaxel_placebo
6.84	1	docetaxel_placebo
6.84	1	docetaxel_placebo
7.06	1	docetaxel_placebo
7.06	1	docetaxel_placebo
7.06	1	docetaxel_placebo
7.06	1	docetaxel_placebo
7.3	1	docetaxel_placebo
7.3	1	docetaxel_placebo
7.3	1	docetaxel_placebo
7.32	1	docetaxel_placebo
7.37	1	docetaxel_placebo
7.45	1	docetaxel_placebo
7.45	1	docetaxel_placebo
7.48	1	docetaxel_placebo
7.5	1	docetaxel_placebo
7.5	1	docetaxel_placebo
7.74	1	docetaxel_placebo
7.74	1	docetaxel_placebo
7.74	1	docetaxel_placebo
7.74	1	docetaxel_placebo
7.74	1	docetaxel_placebo
7.74	1	docetaxel_placebo
7.84	1	docetaxel_placebo
7.86	1	docetaxel_placebo
7.86	1	docetaxel_placebo
7.86	1	docetaxel_placebo
7.86	1	docetaxel_placebo
7.91	1	docetaxel_placebo
7.91	1	docetaxel_placebo
7.91	1	docetaxel_placebo
7.91	1	docetaxel_placebo
7.95	1	docetaxel_placebo
8.04	1	docetaxel_placebo
8.07	1	docetaxel_placebo
8.1	1	docetaxel_placebo
8.1	1	docetaxel_placebo
8.18	1	docetaxel_placebo
8.18	1	docetaxel_placebo
8.28	1	docetaxel_placebo
8.29	1	docetaxel_placebo
8.29	1	docetaxel_placebo
8.35	1	docetaxel_placebo
8.54	1	docetaxel_placebo
8.55	1	docetaxel_placebo
8.56	1	docetaxel_placebo
8.57	1	docetaxel_placebo
8.62	1	docetaxel_placebo
8.65	1	docetaxel_placebo
8.65	1	docetaxel_placebo
8.66	1	docetaxel_placebo
8.66	1	docetaxel_placebo
8.68	1	docetaxel_placebo
8.7	1	docetaxel_placebo
8.72	1	docetaxel_placebo
8.87	1	docetaxel_placebo
8.89	1	docetaxel_placebo
8.9	1	docetaxel_placebo
8.9	1	docetaxel_placebo
8.9	1	docetaxel_placebo
8.91	1	docetaxel_placebo
8.91	1	docetaxel_placebo
8.91	1	docetaxel_placebo
9	1	docetaxel_placebo
9.02	1	docetaxel_placebo
9.02	1	docetaxel_placebo
9.04	1	docetaxel_placebo
9.04	1	docetaxel_placebo
9.07	1	docetaxel_placebo
9.08	1	docetaxel_placebo
9.12	1	docetaxel_placebo
9.16	1	docetaxel_placebo
9.16	1	docetaxel_placebo
9.17	1	docetaxel_placebo
9.23	1	docetaxel_placebo
9.41	1	docetaxel_placebo
9.44	1	docetaxel_placebo
9.44	1	docetaxel_placebo
9.47	1	docetaxel_placebo
9.47	1	docetaxel_placebo
9.54	1	docetaxel_placebo
9.56	1	docetaxel_placebo
9.74	1	docetaxel_placebo
9.74	1	docetaxel_placebo
9.93	1	docetaxel_placebo
9.95	1	docetaxel_placebo
10.1	1	docetaxel_placebo
10.2	1	docetaxel_placebo
10.2	1	docetaxel_placebo
10.2	1	docetaxel_placebo
10.3	1	docetaxel_placebo
10.3	1	docetaxel_placebo
10.5	1	docetaxel_placebo
10.5	1	docetaxel_placebo
10.6	1	docetaxel_placebo
10.6	1	docetaxel_placebo
10.6	1	docetaxel_placebo
10.7	1	docetaxel_placebo
10.7	1	docetaxel_placebo
10.7	1	docetaxel_placebo
10.7	1	docetaxel_placebo
10.8	1	docetaxel_placebo
10.8	1	docetaxel_placebo
10.9	1	docetaxel_placebo
10.9	1	docetaxel_placebo
11	1	docetaxel_placebo
11	1	docetaxel_placebo
11	1	docetaxel_placebo
11.1	1	docetaxel_placebo
11.1	1	docetaxel_placebo
11.1	1	docetaxel_placebo
11.2	1	docetaxel_placebo
11.3	1	docetaxel_placebo
11.4	1	docetaxel_placebo
11.5	1	docetaxel_placebo
11.5	1	docetaxel_placebo
11.6	1	docetaxel_placebo
11.6	1	docetaxel_placebo
11.7	1	docetaxel_placebo
11.8	1	docetaxel_placebo
11.8	1	docetaxel_placebo
11.8	1	docetaxel_placebo
11.9	1	docetaxel_placebo
12	1	docetaxel_placebo
12	1	docetaxel_placebo
12.1	1	docetaxel_placebo
12.3	1	docetaxel_placebo
12.3	1	docetaxel_placebo
12.3	1	docetaxel_placebo
12.3	1	docetaxel_placebo
12.4	1	docetaxel_placebo
12.4	1	docetaxel_placebo
12.4	1	docetaxel_placebo
12.5	1	docetaxel_placebo
12.6	1	docetaxel_placebo
12.6	1	docetaxel_placebo
12.6	1	docetaxel_placebo
12.6	1	docetaxel_placebo
12.8	1	docetaxel_placebo
12.8	1	docetaxel_placebo
12.9	1	docetaxel_placebo
13	1	docetaxel_placebo
13.2	1	docetaxel_placebo
13.2	1	docetaxel_placebo
13.2	1	docetaxel_placebo
13.2	1	docetaxel_placebo
13.2	1	docetaxel_placebo
13.3	1	docetaxel_placebo
13.3	1	docetaxel_placebo
13.3	1	docetaxel_placebo
13.3	1	docetaxel_placebo
13.3	1	docetaxel_placebo
13.4	1	docetaxel_placebo
13.4	1	docetaxel_placebo
13.4	1	docetaxel_placebo
13.5	1	docetaxel_placebo
13.5	1	docetaxel_placebo
13.6	1	docetaxel_placebo
13.6	1	docetaxel_placebo
13.7	1	docetaxel_placebo
13.7	1	docetaxel_placebo
13.7	1	docetaxel_placebo
13.8	1	docetaxel_placebo
13.8	1	docetaxel_placebo
13.8	1	docetaxel_placebo
13.9	1	docetaxel_placebo
14	1	docetaxel_placebo
14	1	docetaxel_placebo
14	1	docetaxel_placebo
14.1	1	docetaxel_placebo
14.1	1	docetaxel_placebo
14.1	1	docetaxel_placebo
14.1	1	docetaxel_placebo
14.1	1	docetaxel_placebo
14.1	1	docetaxel_placebo
14.2	1	docetaxel_placebo
14.2	1	docetaxel_placebo
14.2	1	docetaxel_placebo
14.2	1	docetaxel_placebo
14.2	1	docetaxel_placebo
14.3	1	docetaxel_placebo
14.3	1	docetaxel_placebo
14.3	1	docetaxel_placebo
14.4	1	docetaxel_placebo
14.5	1	docetaxel_placebo
14.5	1	docetaxel_placebo
14.6	1	docetaxel_placebo
14.6	1	docetaxel_placebo
14.6	1	docetaxel_placebo
14.6	1	docetaxel_placebo
14.7	1	docetaxel_placebo
14.7	1	docetaxel_placebo
14.8	1	docetaxel_placebo
14.8	1	docetaxel_placebo
15.1	1	docetaxel_placebo
15.1	1	docetaxel_placebo
15.1	1	docetaxel_placebo
15.3	1	docetaxel_placebo
15.3	1	docetaxel_placebo
15.3	1	docetaxel_placebo
15.5	1	docetaxel_placebo
15.6	1	docetaxel_placebo
15.6	1	docetaxel_placebo
15.7	1	docetaxel_placebo
15.7	1	docetaxel_placebo
15.8	1	docetaxel_placebo
15.9	1	docetaxel_placebo
16.1	1	docetaxel_placebo
16.1	1	docetaxel_placebo
16.3	1	docetaxel_placebo
16.3	1	docetaxel_placebo
16.3	1	docetaxel_placebo
16.4	1	docetaxel_placebo
16.4	1	docetaxel_placebo
16.5	1	docetaxel_placebo
16.5	1	docetaxel_placebo
16.9	1	docetaxel_placebo
16.9	1	docetaxel_placebo
17	1	docetaxel_placebo
17.1	1	docetaxel_placebo
17.1	1	docetaxel_placebo
17.2	1	docetaxel_placebo
17.2	1	docetaxel_placebo
17.5	1	docetaxel_placebo
17.6	1	docetaxel_placebo
17.6	1	docetaxel_placebo
18	1	docetaxel_placebo
18.1	1	docetaxel_placebo
18.1	1	docetaxel_placebo
18.1	1	docetaxel_placebo
18.2	1	docetaxel_placebo
18.2	1	docetaxel_placebo
18.2	1	docetaxel_placebo
18.2	1	docetaxel_placebo
18.4	1	docetaxel_placebo
18.6	1	docetaxel_placebo
18.7	1	docetaxel_placebo
19.1	1	docetaxel_placebo
19.1	1	docetaxel_placebo
19.3	1	docetaxel_placebo
19.5	1	docetaxel_placebo
19.6	1	docetaxel_placebo
19.7	1	docetaxel_placebo
19.7	1	docetaxel_placebo
19.8	1	docetaxel_placebo
19.8	1	docetaxel_placebo
19.9	1	docetaxel_placebo
19.9	1	docetaxel_placebo
20.2	1	docetaxel_placebo
20.2	1	docetaxel_placebo
20.2	1	docetaxel_placebo
20.5	1	docetaxel_placebo
20.5	1	docetaxel_placebo
20.6	1	docetaxel_placebo
20.9	1	docetaxel_placebo
21	1	docetaxel_placebo
21	1	docetaxel_placebo
21	1	docetaxel_placebo
21.1	1	docetaxel_placebo
21.4	1	docetaxel_placebo
21.5	1	docetaxel_placebo
21.5	1	docetaxel_placebo
21.6	1	docetaxel_placebo
21.6	1	docetaxel_placebo
21.6	1	docetaxel_placebo
21.7	1	docetaxel_placebo
21.8	1	docetaxel_placebo
22.2	1	docetaxel_placebo
22.2	1	docetaxel_placebo
22.3	1	docetaxel_placebo
22.4	1	docetaxel_placebo
22.5	1	docetaxel_placebo
22.6	1	docetaxel_placebo
22.8	1	docetaxel_placebo
23	1	docetaxel_placebo
23.4	1	docetaxel_placebo
24.1	1	docetaxel_placebo
24.1	1	docetaxel_placebo
24.3	1	docetaxel_placebo
24.3	1	docetaxel_placebo
24.9	1	docetaxel_placebo
24.9	1	docetaxel_placebo
25.1	1	docetaxel_placebo
25.2	1	docetaxel_placebo
25.6	1	docetaxel_placebo
25.7	1	docetaxel_placebo
25.9	1	docetaxel_placebo
26	1	docetaxel_placebo
26.7	1	docetaxel_placebo
26.7	1	docetaxel_placebo
26.7	1	docetaxel_placebo
26.7	1	docetaxel_placebo
26.7	1	docetaxel_placebo
27.5	1	docetaxel_placebo
27.9	1	docetaxel_placebo
27.9	1	docetaxel_placebo
28.2	1	docetaxel_placebo
28.2	1	docetaxel_placebo
28.2	1	docetaxel_placebo
30.5	1	docetaxel_placebo
30.5	1	docetaxel_placebo
30.5	1	docetaxel_placebo
31.1	1	docetaxel_placebo
31.1	1	docetaxel_placebo
32	1	docetaxel_placebo
32	1	docetaxel_placebo
32	1	docetaxel_placebo
34.5	1	docetaxel_placebo
35.1	1	docetaxel_placebo
0.1985	0	docetaxel_placebo
0.388	0	docetaxel_placebo
0.544	0	docetaxel_placebo
0.734	0	docetaxel_placebo
0.8905	0	docetaxel_placebo
1.13	0	docetaxel_placebo
1.27	0	docetaxel_placebo
1.46	0	docetaxel_placebo
1.645	0	docetaxel_placebo
1.885	0	docetaxel_placebo
2	0	docetaxel_placebo
2.205	0	docetaxel_placebo
2.37	0	docetaxel_placebo
2.63	0	docetaxel_placebo
2.63	0	docetaxel_placebo
3.035	0	docetaxel_placebo
3.035	0	docetaxel_placebo
3.28	0	docetaxel_placebo
3.455	0	docetaxel_placebo
3.635	0	docetaxel_placebo
3.825	0	docetaxel_placebo
4.36	0	docetaxel_placebo
4.77	0	docetaxel_placebo
5.155	0	docetaxel_placebo
5.465	0	docetaxel_placebo
5.86	0	docetaxel_placebo
6.18	0	docetaxel_placebo
6.515	0	docetaxel_placebo
6.95	0	docetaxel_placebo
7.18	0	docetaxel_placebo
7.635	0	docetaxel_placebo
8.805	0	docetaxel_placebo
9.605	0	docetaxel_placebo
10.45	0	docetaxel_placebo
11.25	0	docetaxel_placebo
12.75	0	docetaxel_placebo
13.55	0	docetaxel_placebo
14.35	0	docetaxel_placebo
15.2	0	docetaxel_placebo
17.95	0	docetaxel_placebo
21.95	0	docetaxel_placebo
24.35	0	docetaxel_placebo
24.65	0	docetaxel_placebo
24.95	0	docetaxel_placebo
25.25	0	docetaxel_placebo
25.55	0	docetaxel_placebo
25.85	0	docetaxel_placebo
26.35	0	docetaxel_placebo
26.35	0	docetaxel_placebo
26.35	0	docetaxel_placebo
26.95	0	docetaxel_placebo
27.25	0	docetaxel_placebo
27.7	0	docetaxel_placebo
27.7	0	docetaxel_placebo
28.25	0	docetaxel_placebo
28.45	0	docetaxel_placebo
28.65	0	docetaxel_placebo
28.75	0	docetaxel_placebo
28.95	0	docetaxel_placebo
29.15	0	docetaxel_placebo
29.25	0	docetaxel_placebo
29.45	0	docetaxel_placebo
29.65	0	docetaxel_placebo
29.75	0	docetaxel_placebo
29.95	0	docetaxel_placebo
30.15	0	docetaxel_placebo
30.35	0	docetaxel_placebo
30.45	0	docetaxel_placebo
30.65	0	docetaxel_placebo
30.8	0	docetaxel_placebo
31	0	docetaxel_placebo
31.15	0	docetaxel_placebo
31.3	0	docetaxel_placebo
31.45	0	docetaxel_placebo
31.6	0	docetaxel_placebo
31.85	0	docetaxel_placebo
32.3	0	docetaxel_placebo
32.65	0	docetaxel_placebo
32.9	0	docetaxel_placebo
33.3	0	docetaxel_placebo
33.55	0	docetaxel_placebo
33.85	0	docetaxel_placebo
34.1	0	docetaxel_placebo
34.4	0	docetaxel_placebo
34.8	0	docetaxel_placebo
35.05	0	docetaxel_placebo
35.4	0	docetaxel_placebo
35.4	0	docetaxel_placebo
35.4	0	docetaxel_placebo
35.4	0	docetaxel_placebo
35.4	0	docetaxel_placebo
35.4	0	docetaxel_placebo
35.4	0	docetaxel_placebo
35.4	0	docetaxel_placebo
35.4	0	docetaxel_placebo
35.4	0	docetaxel_placebo
35.4	0	docetaxel_placebo
35.4	0	docetaxel_placebo
35.4	0	docetaxel_placebo
