## Supplementary data files for "Cancer patient survival can be accurately parameterized, revealing time-dependent therapeutic effects and doubling the precision of small trials": LUXBreast1_2.csv

Time	Event	Arm
0.288	1	Afatinib
0.288	1	Afatinib
0.43	1	Afatinib
0.708	1	Afatinib
1.02	1	Afatinib
1.14	1	Afatinib
1.52	1	Afatinib
1.52	1	Afatinib
1.57	1	Afatinib
1.57	1	Afatinib
1.57	1	Afatinib
1.65	1	Afatinib
1.65	1	Afatinib
1.65	1	Afatinib
1.65	1	Afatinib
1.66	1	Afatinib
1.66	1	Afatinib
1.66	1	Afatinib
1.7	1	Afatinib
1.72	1	Afatinib
1.72	1	Afatinib
1.72	1	Afatinib
1.72	1	Afatinib
1.73	1	Afatinib
1.73	1	Afatinib
1.73	1	Afatinib
1.73	1	Afatinib
1.73	1	Afatinib
1.78	1	Afatinib
1.84	1	Afatinib
1.84	1	Afatinib
1.85	1	Afatinib
1.85	1	Afatinib
1.85	1	Afatinib
1.88	1	Afatinib
1.88	1	Afatinib
1.88	1	Afatinib
1.9	1	Afatinib
1.9	1	Afatinib
1.9	1	Afatinib
1.94	1	Afatinib
2.04	1	Afatinib
2.05	1	Afatinib
2.07	1	Afatinib
2.14	1	Afatinib
2.2	1	Afatinib
2.32	1	Afatinib
2.5	1	Afatinib
3.01	1	Afatinib
3.06	1	Afatinib
3.12	1	Afatinib
3.2	1	Afatinib
3.21	1	Afatinib
3.26	1	Afatinib
3.35	1	Afatinib
3.36	1	Afatinib
3.49	1	Afatinib
3.5	1	Afatinib
3.53	1	Afatinib
3.54	1	Afatinib
3.55	1	Afatinib
3.59	1	Afatinib
3.59	1	Afatinib
3.59	1	Afatinib
3.59	1	Afatinib
3.59	1	Afatinib
3.59	1	Afatinib
3.62	1	Afatinib
3.62	1	Afatinib
3.62	1	Afatinib
3.62	1	Afatinib
3.62	1	Afatinib
3.62	1	Afatinib
3.72	1	Afatinib
3.72	1	Afatinib
3.72	1	Afatinib
3.72	1	Afatinib
3.72	1	Afatinib
3.78	1	Afatinib
3.78	1	Afatinib
3.78	1	Afatinib
3.78	1	Afatinib
3.78	1	Afatinib
3.78	1	Afatinib
3.81	1	Afatinib
3.81	1	Afatinib
3.81	1	Afatinib
3.83	1	Afatinib
3.83	1	Afatinib
3.83	1	Afatinib
3.83	1	Afatinib
3.92	1	Afatinib
3.93	1	Afatinib
4.06	1	Afatinib
4.1	1	Afatinib
4.1	1	Afatinib
4.31	1	Afatinib
4.37	1	Afatinib
4.45	1	Afatinib
4.5	1	Afatinib
4.5	1	Afatinib
4.73	1	Afatinib
5	1	Afatinib
5.09	1	Afatinib
5.31	1	Afatinib
5.33	1	Afatinib
5.41	1	Afatinib
5.41	1	Afatinib
5.41	1	Afatinib
5.41	1	Afatinib
5.41	1	Afatinib
5.42	1	Afatinib
5.42	1	Afatinib
5.42	1	Afatinib
5.42	1	Afatinib
5.42	1	Afatinib
5.44	1	Afatinib
5.51	1	Afatinib
5.52	1	Afatinib
5.52	1	Afatinib
5.52	1	Afatinib
5.52	1	Afatinib
5.55	1	Afatinib
5.55	1	Afatinib
5.55	1	Afatinib
5.55	1	Afatinib
5.58	1	Afatinib
5.6	1	Afatinib
5.6	1	Afatinib
5.61	1	Afatinib
5.61	1	Afatinib
5.64	1	Afatinib
5.65	1	Afatinib
5.65	1	Afatinib
5.65	1	Afatinib
5.65	1	Afatinib
5.65	1	Afatinib
5.65	1	Afatinib
5.65	1	Afatinib
5.68	1	Afatinib
5.68	1	Afatinib
5.68	1	Afatinib
5.68	1	Afatinib
5.68	1	Afatinib
5.68	1	Afatinib
5.68	1	Afatinib
5.76	1	Afatinib
5.81	1	Afatinib
5.89	1	Afatinib
6.11	1	Afatinib
6.15	1	Afatinib
6.15	1	Afatinib
6.37	1	Afatinib
6.75	1	Afatinib
6.92	1	Afatinib
7	1	Afatinib
7.1	1	Afatinib
7.28	1	Afatinib
7.28	1	Afatinib
7.28	1	Afatinib
7.29	1	Afatinib
7.29	1	Afatinib
7.38	1	Afatinib
7.41	1	Afatinib
7.41	1	Afatinib
7.42	1	Afatinib
7.45	1	Afatinib
7.45	1	Afatinib
7.49	1	Afatinib
7.49	1	Afatinib
7.49	1	Afatinib
7.5	1	Afatinib
7.5	1	Afatinib
7.5	1	Afatinib
7.6	1	Afatinib
7.6	1	Afatinib
7.61	1	Afatinib
7.66	1	Afatinib
8.31	1	Afatinib
8.37	1	Afatinib
9.06	1	Afatinib
9.15	1	Afatinib
9.22	1	Afatinib
9.24	1	Afatinib
9.3	1	Afatinib
9.32	1	Afatinib
9.41	1	Afatinib
9.42	1	Afatinib
9.63	1	Afatinib
10.4	1	Afatinib
11	1	Afatinib
11.1	1	Afatinib
11.1	1	Afatinib
11.2	1	Afatinib
11.2	1	Afatinib
11.3	1	Afatinib
11.6	1	Afatinib
12.4	1	Afatinib
12.9	1	Afatinib
13	1	Afatinib
15.3	1	Afatinib
15.8	1	Afatinib
16.2	1	Afatinib
18.9	1	Afatinib
21.3	1	Afatinib
21.4	1	Afatinib
21.5	1	Afatinib
23.6	1	Afatinib
0.04935	0	Afatinib
0.04935	0	Afatinib
0.134	0	Afatinib
0.1815	0	Afatinib
0.229	0	Afatinib
0.2645	0	Afatinib
0.3235	0	Afatinib
0.349	0	Afatinib
0.3955	0	Afatinib
0.442	0	Afatinib
0.489	0	Afatinib
0.536	0	Afatinib
0.5835	0	Afatinib
0.638	0	Afatinib
0.6825	0	Afatinib
0.7225	0	Afatinib
0.773	0	Afatinib
0.82	0	Afatinib
0.844	0	Afatinib
0.898	0	Afatinib
0.9685	0	Afatinib
0.9685	0	Afatinib
1.03	0	Afatinib
1.075	0	Afatinib
1.12	0	Afatinib
1.175	0	Afatinib
1.22	0	Afatinib
1.245	0	Afatinib
1.295	0	Afatinib
1.34	0	Afatinib
1.39	0	Afatinib
1.435	0	Afatinib
1.5	0	Afatinib
1.545	0	Afatinib
1.58	0	Afatinib
1.62	0	Afatinib
1.68	0	Afatinib
1.71	0	Afatinib
1.755	0	Afatinib
1.79	0	Afatinib
1.845	0	Afatinib
1.89	0	Afatinib
1.92	0	Afatinib
1.99	0	Afatinib
2.025	0	Afatinib
2.06	0	Afatinib
2.12	0	Afatinib
2.15	0	Afatinib
2.22	0	Afatinib
2.245	0	Afatinib
2.285	0	Afatinib
2.33	0	Afatinib
2.38	0	Afatinib
2.43	0	Afatinib
2.46	0	Afatinib
2.53	0	Afatinib
2.57	0	Afatinib
2.595	0	Afatinib
2.665	0	Afatinib
2.69	0	Afatinib
2.735	0	Afatinib
2.785	0	Afatinib
2.83	0	Afatinib
2.88	0	Afatinib
2.925	0	Afatinib
2.955	0	Afatinib
3.09	0	Afatinib
3.18	0	Afatinib
3.275	0	Afatinib
3.385	0	Afatinib
3.445	0	Afatinib
3.535	0	Afatinib
3.635	0	Afatinib
3.7	0	Afatinib
3.795	0	Afatinib
3.89	0	Afatinib
3.995	0	Afatinib
4.08	0	Afatinib
4.15	0	Afatinib
4.26	0	Afatinib
4.34	0	Afatinib
4.435	0	Afatinib
4.51	0	Afatinib
4.605	0	Afatinib
4.68	0	Afatinib
4.755	0	Afatinib
4.865	0	Afatinib
4.94	0	Afatinib
5.03	0	Afatinib
5.115	0	Afatinib
5.22	0	Afatinib
5.29	0	Afatinib
5.4	0	Afatinib
5.495	0	Afatinib
5.565	0	Afatinib
5.665	0	Afatinib
5.73	0	Afatinib
5.83	0	Afatinib
5.93	0	Afatinib
6.26	0	Afatinib
6.52	0	Afatinib
6.78	0	Afatinib
7.025	0	Afatinib
7.285	0	Afatinib
7.55	0	Afatinib
7.775	0	Afatinib
8.035	0	Afatinib
8.29	0	Afatinib
8.555	0	Afatinib
8.815	0	Afatinib
9.395	0	Afatinib
9.715	0	Afatinib
10.05	0	Afatinib
10.35	0	Afatinib
10.65	0	Afatinib
11.05	0	Afatinib
11.35	0	Afatinib
11.65	0	Afatinib
12.45	0	Afatinib
12.95	0	Afatinib
13.45	0	Afatinib
13.95	0	Afatinib
14.45	0	Afatinib
15.75	0	Afatinib
16.45	0	Afatinib
17.25	0	Afatinib
18.95	0	Afatinib
19.95	0	Afatinib
22.45	0	Afatinib
24.05	0	Afatinib
24.15	0	Afatinib
1.07	1	Trastuzumab
1.33	1	Trastuzumab
1.4	1	Trastuzumab
1.4	1	Trastuzumab
1.71	1	Trastuzumab
1.71	1	Trastuzumab
1.71	1	Trastuzumab
1.74	1	Trastuzumab
1.74	1	Trastuzumab
1.77	1	Trastuzumab
1.77	1	Trastuzumab
1.77	1	Trastuzumab
1.77	1	Trastuzumab
1.86	1	Trastuzumab
1.86	1	Trastuzumab
1.87	1	Trastuzumab
1.87	1	Trastuzumab
1.91	1	Trastuzumab
1.91	1	Trastuzumab
1.91	1	Trastuzumab
1.91	1	Trastuzumab
1.91	1	Trastuzumab
1.91	1	Trastuzumab
1.91	1	Trastuzumab
1.91	1	Trastuzumab
1.91	1	Trastuzumab
1.99	1	Trastuzumab
1.99	1	Trastuzumab
2.2	1	Trastuzumab
2.26	1	Trastuzumab
2.32	1	Trastuzumab
3.08	1	Trastuzumab
3.61	1	Trastuzumab
3.61	1	Trastuzumab
3.61	1	Trastuzumab
3.61	1	Trastuzumab
3.61	1	Trastuzumab
3.61	1	Trastuzumab
3.77	1	Trastuzumab
3.89	1	Trastuzumab
3.89	1	Trastuzumab
3.89	1	Trastuzumab
3.89	1	Trastuzumab
4.04	1	Trastuzumab
4.04	1	Trastuzumab
4.16	1	Trastuzumab
4.31	1	Trastuzumab
4.31	1	Trastuzumab
4.31	1	Trastuzumab
4.31	1	Trastuzumab
4.79	1	Trastuzumab
4.89	1	Trastuzumab
5	1	Trastuzumab
5.14	1	Trastuzumab
5.43	1	Trastuzumab
5.43	1	Trastuzumab
5.57	1	Trastuzumab
5.57	1	Trastuzumab
5.57	1	Trastuzumab
5.57	1	Trastuzumab
5.57	1	Trastuzumab
5.61	1	Trastuzumab
5.61	1	Trastuzumab
5.67	1	Trastuzumab
5.67	1	Trastuzumab
5.78	1	Trastuzumab
5.81	1	Trastuzumab
5.81	1	Trastuzumab
6.11	1	Trastuzumab
7.25	1	Trastuzumab
7.27	1	Trastuzumab
7.27	1	Trastuzumab
7.3	1	Trastuzumab
7.4	1	Trastuzumab
7.48	1	Trastuzumab
7.55	1	Trastuzumab
7.61	1	Trastuzumab
7.86	1	Trastuzumab
7.88	1	Trastuzumab
8	1	Trastuzumab
8.11	1	Trastuzumab
8.69	1	Trastuzumab
9.17	1	Trastuzumab
9.17	1	Trastuzumab
9.26	1	Trastuzumab
9.31	1	Trastuzumab
9.32	1	Trastuzumab
9.35	1	Trastuzumab
9.51	1	Trastuzumab
11	1	Trastuzumab
11.1	1	Trastuzumab
11.2	1	Trastuzumab
11.4	1	Trastuzumab
13.2	1	Trastuzumab
14.5	1	Trastuzumab
18.6	1	Trastuzumab
0.04935	0	Trastuzumab
0.1815	0	Trastuzumab
0.276	0	Trastuzumab
0.347	0	Trastuzumab
0.442	0	Trastuzumab
0.536	0	Trastuzumab
0.631	0	Trastuzumab
0.702	0	Trastuzumab
0.7965	0	Trastuzumab
0.891	0	Trastuzumab
0.962	0	Trastuzumab
1.05	0	Trastuzumab
1.15	0	Trastuzumab
1.245	0	Trastuzumab
1.305	0	Trastuzumab
1.43	0	Trastuzumab
1.51	0	Trastuzumab
1.595	0	Trastuzumab
1.69	0	Trastuzumab
1.79	0	Trastuzumab
1.835	0	Trastuzumab
1.965	0	Trastuzumab
2.065	0	Trastuzumab
2.065	0	Trastuzumab
2.23	0	Trastuzumab
2.29	0	Trastuzumab
2.405	0	Trastuzumab
2.475	0	Trastuzumab
2.57	0	Trastuzumab
2.665	0	Trastuzumab
2.735	0	Trastuzumab
2.83	0	Trastuzumab
2.925	0	Trastuzumab
3.16	0	Trastuzumab
3.305	0	Trastuzumab
3.47	0	Trastuzumab
3.635	0	Trastuzumab
3.785	0	Trastuzumab
3.91	0	Trastuzumab
4.065	0	Trastuzumab
4.23	0	Trastuzumab
4.385	0	Trastuzumab
4.53	0	Trastuzumab
4.675	0	Trastuzumab
4.86	0	Trastuzumab
4.965	0	Trastuzumab
5.165	0	Trastuzumab
5.3	0	Trastuzumab
5.445	0	Trastuzumab
5.605	0	Trastuzumab
5.725	0	Trastuzumab
5.925	0	Trastuzumab
6.545	0	Trastuzumab
7.04	0	Trastuzumab
7.515	0	Trastuzumab
8.045	0	Trastuzumab
8.53	0	Trastuzumab
9.475	0	Trastuzumab
9.88	0	Trastuzumab
10.25	0	Trastuzumab
10.75	0	Trastuzumab
11.15	0	Trastuzumab
11.55	0	Trastuzumab
12.95	0	Trastuzumab
13.95	0	Trastuzumab
15.45	0	Trastuzumab
15.95	0	Trastuzumab
16.45	0	Trastuzumab
16.95	0	Trastuzumab
17.45	0	Trastuzumab
18.95	0	Trastuzumab
19.95	0	Trastuzumab
21.05	0	Trastuzumab
