## Supplementary data files for "Cancer patient survival can be accurately parameterized, revealing time-dependent therapeutic effects and doubling the precision of small trials": LUXBreast1_4.csv

Time	Event	Arm
1.01	1	Trastuzumab
2.18	1	Trastuzumab
2.99	1	Trastuzumab
3.64	1	Trastuzumab
4.17	1	Trastuzumab
4.44	1	Trastuzumab
4.72	1	Trastuzumab
4.98	1	Trastuzumab
5	1	Trastuzumab
5.38	1	Trastuzumab
5.69	1	Trastuzumab
5.92	1	Trastuzumab
6.23	1	Trastuzumab
6.31	1	Trastuzumab
6.9	1	Trastuzumab
6.95	1	Trastuzumab
6.99	1	Trastuzumab
7.81	1	Trastuzumab
8.01	1	Trastuzumab
8.2	1	Trastuzumab
8.2	1	Trastuzumab
8.31	1	Trastuzumab
8.38	1	Trastuzumab
8.41	1	Trastuzumab
8.6	1	Trastuzumab
9.06	1	Trastuzumab
10.2	1	Trastuzumab
10.3	1	Trastuzumab
10.8	1	Trastuzumab
11.2	1	Trastuzumab
11.3	1	Trastuzumab
11.8	1	Trastuzumab
12.5	1	Trastuzumab
12.7	1	Trastuzumab
12.8	1	Trastuzumab
12.9	1	Trastuzumab
13.1	1	Trastuzumab
13.4	1	Trastuzumab
13.4	1	Trastuzumab
13.5	1	Trastuzumab
13.7	1	Trastuzumab
13.9	1	Trastuzumab
14.7	1	Trastuzumab
15	1	Trastuzumab
15.1	1	Trastuzumab
15.2	1	Trastuzumab
16.8	1	Trastuzumab
17.2	1	Trastuzumab
17.4	1	Trastuzumab
17.8	1	Trastuzumab
17.9	1	Trastuzumab
18.1	1	Trastuzumab
18.8	1	Trastuzumab
19.7	1	Trastuzumab
21	1	Trastuzumab
21.2	1	Trastuzumab
21.7	1	Trastuzumab
22.2	1	Trastuzumab
22.4	1	Trastuzumab
23	1	Trastuzumab
23.3	1	Trastuzumab
23.3	1	Trastuzumab
23.4	1	Trastuzumab
23.6	1	Trastuzumab
24	1	Trastuzumab
24.7	1	Trastuzumab
25.8	1	Trastuzumab
28.9	1	Trastuzumab
29.7	1	Trastuzumab
30	1	Trastuzumab
32.1	1	Trastuzumab
32.9	1	Trastuzumab
34.1	1	Trastuzumab
0.611	0	Trastuzumab
1.235	0	Trastuzumab
1.855	0	Trastuzumab
2.475	0	Trastuzumab
3.575	0	Trastuzumab
4.075	0	Trastuzumab
4.53	0	Trastuzumab
5.045	0	Trastuzumab
5.515	0	Trastuzumab
6.505	0	Trastuzumab
7.005	0	Trastuzumab
7.475	0	Trastuzumab
8.02	0	Trastuzumab
8.525	0	Trastuzumab
9.75	0	Trastuzumab
10.55	0	Trastuzumab
11.25	0	Trastuzumab
13.45	0	Trastuzumab
15.25	0	Trastuzumab
15.45	0	Trastuzumab
15.65	0	Trastuzumab
15.95	0	Trastuzumab
16.15	0	Trastuzumab
16.35	0	Trastuzumab
16.65	0	Trastuzumab
16.85	0	Trastuzumab
17.05	0	Trastuzumab
17.35	0	Trastuzumab
17.55	0	Trastuzumab
17.75	0	Trastuzumab
18.15	0	Trastuzumab
18.35	0	Trastuzumab
18.55	0	Trastuzumab
18.75	0	Trastuzumab
18.95	0	Trastuzumab
19.15	0	Trastuzumab
19.35	0	Trastuzumab
19.45	0	Trastuzumab
19.65	0	Trastuzumab
19.85	0	Trastuzumab
20.05	0	Trastuzumab
20.25	0	Trastuzumab
20.45	0	Trastuzumab
20.65	0	Trastuzumab
20.85	0	Trastuzumab
21.25	0	Trastuzumab
21.45	0	Trastuzumab
21.65	0	Trastuzumab
21.95	0	Trastuzumab
22.15	0	Trastuzumab
22.35	0	Trastuzumab
22.65	0	Trastuzumab
22.85	0	Trastuzumab
23.05	0	Trastuzumab
23.35	0	Trastuzumab
23.55	0	Trastuzumab
23.75	0	Trastuzumab
24.15	0	Trastuzumab
24.45	0	Trastuzumab
24.65	0	Trastuzumab
24.95	0	Trastuzumab
25.15	0	Trastuzumab
25.35	0	Trastuzumab
25.65	0	Trastuzumab
25.85	0	Trastuzumab
26.05	0	Trastuzumab
26.35	0	Trastuzumab
26.55	0	Trastuzumab
26.75	0	Trastuzumab
27.25	0	Trastuzumab
27.55	0	Trastuzumab
27.85	0	Trastuzumab
28.15	0	Trastuzumab
28.45	0	Trastuzumab
28.75	0	Trastuzumab
29.05	0	Trastuzumab
29.35	0	Trastuzumab
29.65	0	Trastuzumab
30.75	0	Trastuzumab
31.45	0	Trastuzumab
32.25	0	Trastuzumab
33.45	0	Trastuzumab
33.85	0	Trastuzumab
34.25	0	Trastuzumab
34.75	0	Trastuzumab
35.15	0	Trastuzumab
35.55	0	Trastuzumab
36.35	0	Trastuzumab
36.75	0	Trastuzumab
37.15	0	Trastuzumab
37.45	0	Trastuzumab
37.85	0	Trastuzumab
38.25	0	Trastuzumab
38.65	0	Trastuzumab
39.45	0	Trastuzumab
39.95	0	Trastuzumab
0.153	1	Afatinib
0.448	1	Afatinib
0.863	1	Afatinib
1.28	1	Afatinib
1.9	1	Afatinib
2.11	1	Afatinib
2.49	1	Afatinib
2.74	1	Afatinib
2.74	1	Afatinib
2.74	1	Afatinib
2.83	1	Afatinib
2.94	1	Afatinib
2.94	1	Afatinib
3.11	1	Afatinib
3.26	1	Afatinib
3.43	1	Afatinib
3.52	1	Afatinib
3.88	1	Afatinib
3.9	1	Afatinib
4.18	1	Afatinib
4.18	1	Afatinib
4.36	1	Afatinib
4.36	1	Afatinib
4.36	1	Afatinib
4.4	1	Afatinib
4.59	1	Afatinib
4.76	1	Afatinib
4.76	1	Afatinib
4.8	1	Afatinib
4.84	1	Afatinib
5.04	1	Afatinib
5.35	1	Afatinib
5.36	1	Afatinib
5.39	1	Afatinib
5.46	1	Afatinib
5.54	1	Afatinib
5.95	1	Afatinib
6.31	1	Afatinib
6.41	1	Afatinib
6.5	1	Afatinib
6.58	1	Afatinib
6.61	1	Afatinib
6.89	1	Afatinib
6.89	1	Afatinib
7.13	1	Afatinib
7.23	1	Afatinib
7.37	1	Afatinib
7.74	1	Afatinib
7.91	1	Afatinib
7.97	1	Afatinib
8.53	1	Afatinib
8.53	1	Afatinib
8.53	1	Afatinib
8.8	1	Afatinib
8.83	1	Afatinib
8.88	1	Afatinib
9.07	1	Afatinib
9.08	1	Afatinib
9.09	1	Afatinib
9.41	1	Afatinib
9.48	1	Afatinib
9.48	1	Afatinib
9.52	1	Afatinib
9.6	1	Afatinib
9.61	1	Afatinib
9.63	1	Afatinib
9.63	1	Afatinib
9.74	1	Afatinib
9.9	1	Afatinib
9.91	1	Afatinib
10.1	1	Afatinib
10.1	1	Afatinib
10.2	1	Afatinib
10.2	1	Afatinib
10.4	1	Afatinib
10.5	1	Afatinib
10.7	1	Afatinib
10.8	1	Afatinib
10.8	1	Afatinib
10.8	1	Afatinib
10.9	1	Afatinib
10.9	1	Afatinib
11.1	1	Afatinib
11.3	1	Afatinib
11.3	1	Afatinib
11.4	1	Afatinib
11.4	1	Afatinib
11.6	1	Afatinib
11.6	1	Afatinib
11.6	1	Afatinib
11.8	1	Afatinib
11.8	1	Afatinib
11.8	1	Afatinib
11.8	1	Afatinib
11.8	1	Afatinib
11.9	1	Afatinib
12	1	Afatinib
12.1	1	Afatinib
12.3	1	Afatinib
12.4	1	Afatinib
12.5	1	Afatinib
12.5	1	Afatinib
12.6	1	Afatinib
12.7	1	Afatinib
12.8	1	Afatinib
12.9	1	Afatinib
13	1	Afatinib
13.2	1	Afatinib
13.2	1	Afatinib
13.3	1	Afatinib
13.4	1	Afatinib
13.5	1	Afatinib
13.6	1	Afatinib
13.9	1	Afatinib
14.1	1	Afatinib
14.3	1	Afatinib
14.4	1	Afatinib
14.5	1	Afatinib
14.6	1	Afatinib
14.6	1	Afatinib
14.8	1	Afatinib
14.8	1	Afatinib
15.2	1	Afatinib
15.5	1	Afatinib
15.6	1	Afatinib
16.2	1	Afatinib
16.8	1	Afatinib
16.9	1	Afatinib
17	1	Afatinib
17	1	Afatinib
17.1	1	Afatinib
17.1	1	Afatinib
17.6	1	Afatinib
17.9	1	Afatinib
18.1	1	Afatinib
18.2	1	Afatinib
18.3	1	Afatinib
18.7	1	Afatinib
18.7	1	Afatinib
18.8	1	Afatinib
19	1	Afatinib
19.8	1	Afatinib
19.9	1	Afatinib
20	1	Afatinib
20.3	1	Afatinib
20.7	1	Afatinib
20.9	1	Afatinib
21	1	Afatinib
21.1	1	Afatinib
21.2	1	Afatinib
21.6	1	Afatinib
21.8	1	Afatinib
22.2	1	Afatinib
22.4	1	Afatinib
22.5	1	Afatinib
23	1	Afatinib
23.1	1	Afatinib
23.3	1	Afatinib
23.4	1	Afatinib
23.4	1	Afatinib
23.5	1	Afatinib
23.6	1	Afatinib
23.7	1	Afatinib
24	1	Afatinib
24.9	1	Afatinib
25.1	1	Afatinib
25.2	1	Afatinib
25.4	1	Afatinib
26.1	1	Afatinib
27.4	1	Afatinib
28	1	Afatinib
28.4	1	Afatinib
28.5	1	Afatinib
28.7	1	Afatinib
28.8	1	Afatinib
29.7	1	Afatinib
29.7	1	Afatinib
29.9	1	Afatinib
35.9	1	Afatinib
36.5	1	Afatinib
0.197	0	Afatinib
0.402	0	Afatinib
0.6385	0	Afatinib
0.8065	0	Afatinib
1.025	0	Afatinib
1.235	0	Afatinib
1.445	0	Afatinib
1.685	0	Afatinib
1.685	0	Afatinib
2.05	0	Afatinib
2.295	0	Afatinib
2.445	0	Afatinib
2.645	0	Afatinib
2.9	0	Afatinib
3.375	0	Afatinib
3.54	0	Afatinib
3.75	0	Afatinib
4.05	0	Afatinib
4.27	0	Afatinib
4.455	0	Afatinib
4.675	0	Afatinib
4.88	0	Afatinib
5.115	0	Afatinib
5.33	0	Afatinib
5.555	0	Afatinib
5.795	0	Afatinib
6.275	0	Afatinib
6.515	0	Afatinib
6.765	0	Afatinib
6.995	0	Afatinib
7.27	0	Afatinib
7.505	0	Afatinib
7.835	0	Afatinib
8.265	0	Afatinib
8.265	0	Afatinib
8.265	0	Afatinib
8.775	0	Afatinib
9.62	0	Afatinib
10.3	0	Afatinib
10.85	0	Afatinib
11.45	0	Afatinib
12.25	0	Afatinib
12.45	0	Afatinib
12.75	0	Afatinib
12.95	0	Afatinib
13.25	0	Afatinib
13.45	0	Afatinib
13.75	0	Afatinib
13.95	0	Afatinib
14.25	0	Afatinib
14.45	0	Afatinib
14.75	0	Afatinib
15.15	0	Afatinib
15.35	0	Afatinib
15.45	0	Afatinib
15.65	0	Afatinib
15.85	0	Afatinib
15.95	0	Afatinib
16.15	0	Afatinib
16.35	0	Afatinib
16.45	0	Afatinib
16.65	0	Afatinib
16.85	0	Afatinib
16.95	0	Afatinib
17.15	0	Afatinib
17.35	0	Afatinib
17.5	0	Afatinib
17.65	0	Afatinib
17.85	0	Afatinib
18.15	0	Afatinib
18.25	0	Afatinib
18.45	0	Afatinib
18.55	0	Afatinib
18.75	0	Afatinib
18.85	0	Afatinib
18.95	0	Afatinib
19.15	0	Afatinib
19.25	0	Afatinib
19.45	0	Afatinib
19.55	0	Afatinib
19.75	0	Afatinib
19.85	0	Afatinib
19.95	0	Afatinib
20.15	0	Afatinib
20.25	0	Afatinib
20.45	0	Afatinib
20.55	0	Afatinib
20.75	0	Afatinib
20.85	0	Afatinib
21.15	0	Afatinib
21.35	0	Afatinib
21.55	0	Afatinib
21.75	0	Afatinib
21.95	0	Afatinib
22.15	0	Afatinib
22.35	0	Afatinib
22.45	0	Afatinib
22.65	0	Afatinib
22.85	0	Afatinib
23.05	0	Afatinib
23.25	0	Afatinib
23.45	0	Afatinib
23.65	0	Afatinib
23.85	0	Afatinib
24.2	0	Afatinib
24.2	0	Afatinib
24.45	0	Afatinib
24.55	0	Afatinib
24.75	0	Afatinib
24.85	0	Afatinib
25.05	0	Afatinib
25.15	0	Afatinib
25.35	0	Afatinib
25.45	0	Afatinib
25.7	0	Afatinib
25.7	0	Afatinib
25.95	0	Afatinib
26.05	0	Afatinib
26.45	0	Afatinib
26.45	0	Afatinib
26.45	0	Afatinib
26.45	0	Afatinib
26.85	0	Afatinib
27.25	0	Afatinib
27.5	0	Afatinib
27.75	0	Afatinib
27.95	0	Afatinib
28.25	0	Afatinib
28.45	0	Afatinib
28.75	0	Afatinib
28.95	0	Afatinib
29.25	0	Afatinib
29.25	0	Afatinib
29.75	0	Afatinib
30.35	0	Afatinib
30.75	0	Afatinib
31.15	0	Afatinib
31.45	0	Afatinib
31.85	0	Afatinib
32.25	0	Afatinib
32.65	0	Afatinib
33.45	0	Afatinib
33.95	0	Afatinib
34.45	0	Afatinib
34.95	0	Afatinib
35.45	0	Afatinib
36.45	0	Afatinib
36.95	0	Afatinib
37.45	0	Afatinib
37.95	0	Afatinib
38.45	0	Afatinib
39.55	0	Afatinib
40.15	0	Afatinib
40.75	0	Afatinib
41.35	0	Afatinib
42	0	Afatinib
42	0	Afatinib
42	0	Afatinib
42	0	Afatinib
