## Supplementary data files for "Cancer patient survival can be accurately parameterized, revealing time-dependent therapeutic effects and doubling the precision of small trials": LUXLung3-6_2A.csv

Time	Event	Arm
0.282	1	afatinib
1.19	1	afatinib
1.25	1	afatinib
1.75	1	afatinib
1.78	1	afatinib
2.85	1	afatinib
3.41	1	afatinib
3.58	1	afatinib
4.13	1	afatinib
4.14	1	afatinib
4.48	1	afatinib
4.62	1	afatinib
4.62	1	afatinib
5.3	1	afatinib
5.32	1	afatinib
6	1	afatinib
6.58	1	afatinib
6.6	1	afatinib
7.45	1	afatinib
7.64	1	afatinib
7.66	1	afatinib
7.67	1	afatinib
7.97	1	afatinib
7.98	1	afatinib
8.14	1	afatinib
8.15	1	afatinib
8.64	1	afatinib
8.97	1	afatinib
9.31	1	afatinib
9.33	1	afatinib
9.73	1	afatinib
9.74	1	afatinib
9.8	1	afatinib
11.7	1	afatinib
11.8	1	afatinib
11.9	1	afatinib
12.4	1	afatinib
12.5	1	afatinib
13	1	afatinib
13.1	1	afatinib
13.3	1	afatinib
13.5	1	afatinib
13.9	1	afatinib
14	1	afatinib
14	1	afatinib
14.4	1	afatinib
14.9	1	afatinib
15.2	1	afatinib
15.3	1	afatinib
15.5	1	afatinib
15.6	1	afatinib
15.9	1	afatinib
16	1	afatinib
16.2	1	afatinib
16.4	1	afatinib
16.5	1	afatinib
16.6	1	afatinib
16.6	1	afatinib
16.7	1	afatinib
16.7	1	afatinib
16.8	1	afatinib
17.1	1	afatinib
17.7	1	afatinib
17.7	1	afatinib
17.8	1	afatinib
18	1	afatinib
18.1	1	afatinib
18.7	1	afatinib
18.7	1	afatinib
18.8	1	afatinib
19.3	1	afatinib
19.6	1	afatinib
19.6	1	afatinib
19.7	1	afatinib
19.8	1	afatinib
19.9	1	afatinib
20.2	1	afatinib
20.7	1	afatinib
20.8	1	afatinib
20.9	1	afatinib
21.2	1	afatinib
21.9	1	afatinib
22	1	afatinib
22.1	1	afatinib
22.2	1	afatinib
22.4	1	afatinib
22.5	1	afatinib
22.6	1	afatinib
22.8	1	afatinib
22.9	1	afatinib
24.1	1	afatinib
24.2	1	afatinib
24.2	1	afatinib
24.5	1	afatinib
24.6	1	afatinib
24.8	1	afatinib
24.9	1	afatinib
25.4	1	afatinib
25.7	1	afatinib
25.8	1	afatinib
26.1	1	afatinib
26.2	1	afatinib
26.7	1	afatinib
26.8	1	afatinib
27	1	afatinib
27.1	1	afatinib
27.4	1	afatinib
27.5	1	afatinib
27.8	1	afatinib
28.1	1	afatinib
29.3	1	afatinib
30	1	afatinib
30.2	1	afatinib
30.3	1	afatinib
30.6	1	afatinib
30.8	1	afatinib
30.9	1	afatinib
31.4	1	afatinib
31.6	1	afatinib
31.7	1	afatinib
32.8	1	afatinib
32.9	1	afatinib
33.3	1	afatinib
33.4	1	afatinib
33.7	1	afatinib
33.7	1	afatinib
33.9	1	afatinib
33.9	1	afatinib
35	1	afatinib
35.4	1	afatinib
37.4	1	afatinib
38.6	1	afatinib
41.1	1	afatinib
41.5	1	afatinib
41.6	1	afatinib
41.8	1	afatinib
41.8	1	afatinib
42.1	1	afatinib
44.4	1	afatinib
46.8	1	afatinib
0.5175	0	afatinib
1.002	0	afatinib
1.48	0	afatinib
2.005	0	afatinib
2.525	0	afatinib
3.625	0	afatinib
4.21	0	afatinib
4.805	0	afatinib
5.39	0	afatinib
15.95	0	afatinib
16.95	0	afatinib
25.45	0	afatinib
31.45	0	afatinib
33.15	0	afatinib
33.25	0	afatinib
33.35	0	afatinib
33.55	0	afatinib
33.55	0	afatinib
33.55	0	afatinib
33.8	0	afatinib
33.8	0	afatinib
33.95	0	afatinib
34.1	0	afatinib
34.1	0	afatinib
34.25	0	afatinib
34.35	0	afatinib
34.45	0	afatinib
34.75	0	afatinib
34.75	0	afatinib
34.75	0	afatinib
34.95	0	afatinib
35.2	0	afatinib
35.2	0	afatinib
35.2	0	afatinib
35.2	0	afatinib
35.45	0	afatinib
35.55	0	afatinib
35.65	0	afatinib
35.75	0	afatinib
35.9	0	afatinib
36.35	0	afatinib
36.65	0	afatinib
36.85	0	afatinib
37.35	0	afatinib
37.65	0	afatinib
37.95	0	afatinib
38.35	0	afatinib
38.65	0	afatinib
39.25	0	afatinib
39.45	0	afatinib
39.65	0	afatinib
39.9	0	afatinib
40.15	0	afatinib
40.35	0	afatinib
40.55	0	afatinib
40.75	0	afatinib
40.95	0	afatinib
41.25	0	afatinib
41.45	0	afatinib
41.65	0	afatinib
41.85	0	afatinib
42.25	0	afatinib
42.35	0	afatinib
42.45	0	afatinib
42.65	0	afatinib
42.75	0	afatinib
42.85	0	afatinib
43.05	0	afatinib
43.15	0	afatinib
43.25	0	afatinib
43.45	0	afatinib
43.55	0	afatinib
43.65	0	afatinib
43.85	0	afatinib
43.95	0	afatinib
44.05	0	afatinib
44.25	0	afatinib
44.35	0	afatinib
44.45	0	afatinib
44.65	0	afatinib
44.75	0	afatinib
44.85	0	afatinib
45.35	0	afatinib
45.75	0	afatinib
46.15	0	afatinib
46.45	0	afatinib
46.85	0	afatinib
47.25	0	afatinib
47.65	0	afatinib
48.15	0	afatinib
1.52	1	ct
2.42	1	ct
4.41	1	ct
4.91	1	ct
4.96	1	ct
5.33	1	ct
5.91	1	ct
6.32	1	ct
6.78	1	ct
6.96	1	ct
8.28	1	ct
8.76	1	ct
9.41	1	ct
9.54	1	ct
10.1	1	ct
10.5	1	ct
11.8	1	ct
12	1	ct
12.8	1	ct
13	1	ct
14.1	1	ct
14.1	1	ct
14.3	1	ct
14.3	1	ct
14.3	1	ct
14.5	1	ct
14.7	1	ct
15	1	ct
15.3	1	ct
15.4	1	ct
16.2	1	ct
16.3	1	ct
16.7	1	ct
16.9	1	ct
17.4	1	ct
18.2	1	ct
18.8	1	ct
19	1	ct
19.2	1	ct
19.5	1	ct
19.7	1	ct
20.6	1	ct
20.8	1	ct
21.1	1	ct
24	1	ct
24	1	ct
24.3	1	ct
24.4	1	ct
24.9	1	ct
25.5	1	ct
25.7	1	ct
26.2	1	ct
28	1	ct
28.3	1	ct
28.6	1	ct
29.1	1	ct
29.2	1	ct
29.5	1	ct
30.6	1	ct
32.1	1	ct
32.3	1	ct
32.3	1	ct
33.1	1	ct
33.5	1	ct
35	1	ct
35.9	1	ct
36.8	1	ct
38.2	1	ct
40.2	1	ct
40.7	1	ct
41.9	1	ct
42.2	1	ct
43.1	1	ct
0.568	0	ct
1.225	0	ct
1.77	0	ct
2.305	0	ct
4.01	0	ct
4.995	0	ct
7.015	0	ct
8.02	0	ct
10.45	0	ct
19.55	0	ct
21.95	0	ct
22.95	0	ct
33.35	0	ct
33.85	0	ct
34.25	0	ct
34.75	0	ct
35.15	0	ct
35.55	0	ct
36.45	0	ct
36.85	0	ct
37.25	0	ct
37.75	0	ct
38.15	0	ct
38.55	0	ct
39.25	0	ct
39.55	0	ct
39.85	0	ct
40.15	0	ct
40.45	0	ct
40.75	0	ct
41.05	0	ct
41.35	0	ct
41.65	0	ct
42.55	0	ct
43.15	0	ct
43.75	0	ct
44.35	0	ct
45.55	0	ct
46.15	0	ct
46.75	0	ct
47.35	0	ct
48.35	0	ct
