## Supplementary data files for "Cancer patient survival can be accurately parameterized, revealing time-dependent therapeutic effects and doubling the precision of small trials": LUXLung3-6_2B.csv

Time	Event	Arm
0.548	1	afatinib
1.42	1	afatinib
2.07	1	afatinib
3.31	1	afatinib
4.06	1	afatinib
4.07	1	afatinib
4.36	1	afatinib
4.38	1	afatinib
4.55	1	afatinib
4.61	1	afatinib
4.73	1	afatinib
4.74	1	afatinib
5.28	1	afatinib
5.29	1	afatinib
5.29	1	afatinib
5.59	1	afatinib
5.65	1	afatinib
6.01	1	afatinib
6.11	1	afatinib
6.27	1	afatinib
6.32	1	afatinib
6.5	1	afatinib
7.54	1	afatinib
7.72	1	afatinib
7.78	1	afatinib
7.95	1	afatinib
8.21	1	afatinib
8.23	1	afatinib
8.23	1	afatinib
8.75	1	afatinib
8.99	1	afatinib
9.01	1	afatinib
9.25	1	afatinib
9.25	1	afatinib
9.25	1	afatinib
9.26	1	afatinib
9.26	1	afatinib
9.69	1	afatinib
9.84	1	afatinib
9.86	1	afatinib
9.98	1	afatinib
9.99	1	afatinib
10.6	1	afatinib
10.7	1	afatinib
11	1	afatinib
11.1	1	afatinib
11.5	1	afatinib
11.5	1	afatinib
11.6	1	afatinib
11.6	1	afatinib
11.9	1	afatinib
12	1	afatinib
12.1	1	afatinib
12.3	1	afatinib
12.9	1	afatinib
13.2	1	afatinib
13.3	1	afatinib
13.6	1	afatinib
13.8	1	afatinib
14	1	afatinib
14.1	1	afatinib
14.3	1	afatinib
14.4	1	afatinib
14.5	1	afatinib
14.9	1	afatinib
15	1	afatinib
15.1	1	afatinib
15.4	1	afatinib
15.5	1	afatinib
15.6	1	afatinib
15.6	1	afatinib
15.7	1	afatinib
16	1	afatinib
16.2	1	afatinib
16.3	1	afatinib
16.3	1	afatinib
16.4	1	afatinib
16.4	1	afatinib
16.4	1	afatinib
16.7	1	afatinib
16.9	1	afatinib
17	1	afatinib
17.3	1	afatinib
17.4	1	afatinib
17.7	1	afatinib
17.9	1	afatinib
18	1	afatinib
18.1	1	afatinib
18.2	1	afatinib
18.5	1	afatinib
18.6	1	afatinib
19.2	1	afatinib
19.3	1	afatinib
19.4	1	afatinib
19.6	1	afatinib
19.6	1	afatinib
19.7	1	afatinib
19.7	1	afatinib
19.9	1	afatinib
20.1	1	afatinib
20.1	1	afatinib
20.1	1	afatinib
20.2	1	afatinib
20.2	1	afatinib
20.2	1	afatinib
20.3	1	afatinib
20.4	1	afatinib
20.5	1	afatinib
20.6	1	afatinib
20.7	1	afatinib
20.7	1	afatinib
20.8	1	afatinib
21.1	1	afatinib
21.1	1	afatinib
21.8	1	afatinib
21.9	1	afatinib
22	1	afatinib
22.1	1	afatinib
22.4	1	afatinib
22.4	1	afatinib
23.1	1	afatinib
23.2	1	afatinib
23.2	1	afatinib
23.3	1	afatinib
23.5	1	afatinib
23.7	1	afatinib
23.8	1	afatinib
24.1	1	afatinib
24.2	1	afatinib
25.4	1	afatinib
25.7	1	afatinib
26	1	afatinib
26.2	1	afatinib
27	1	afatinib
27.3	1	afatinib
27.4	1	afatinib
27.5	1	afatinib
27.6	1	afatinib
28.4	1	afatinib
28.9	1	afatinib
29	1	afatinib
29.6	1	afatinib
29.7	1	afatinib
29.9	1	afatinib
30	1	afatinib
31.1	1	afatinib
31.2	1	afatinib
31.4	1	afatinib
31.5	1	afatinib
31.9	1	afatinib
31.9	1	afatinib
31.9	1	afatinib
33	1	afatinib
33.4	1	afatinib
33.4	1	afatinib
34	1	afatinib
34.3	1	afatinib
35.2	1	afatinib
35.8	1	afatinib
36.5	1	afatinib
37.5	1	afatinib
39	1	afatinib
39.3	1	afatinib
13.45	0	afatinib
16.45	0	afatinib
22.05	0	afatinib
23.05	0	afatinib
24.55	0	afatinib
25.15	0	afatinib
25.75	0	afatinib
26.35	0	afatinib
27.75	0	afatinib
28.45	0	afatinib
29.25	0	afatinib
30.15	0	afatinib
30.25	0	afatinib
30.35	0	afatinib
30.45	0	afatinib
30.55	0	afatinib
30.65	0	afatinib
30.85	0	afatinib
30.95	0	afatinib
31.05	0	afatinib
31.15	0	afatinib
31.25	0	afatinib
31.35	0	afatinib
31.45	0	afatinib
31.65	0	afatinib
31.75	0	afatinib
31.85	0	afatinib
31.95	0	afatinib
32.05	0	afatinib
32.15	0	afatinib
32.65	0	afatinib
32.65	0	afatinib
32.65	0	afatinib
32.65	0	afatinib
32.65	0	afatinib
32.65	0	afatinib
33.15	0	afatinib
33.3	0	afatinib
33.3	0	afatinib
33.45	0	afatinib
33.55	0	afatinib
33.65	0	afatinib
33.75	0	afatinib
33.9	0	afatinib
33.9	0	afatinib
34.05	0	afatinib
34.15	0	afatinib
34.25	0	afatinib
34.35	0	afatinib
34.45	0	afatinib
34.65	0	afatinib
34.75	0	afatinib
34.85	0	afatinib
34.95	0	afatinib
35.1	0	afatinib
35.1	0	afatinib
35.25	0	afatinib
35.4	0	afatinib
35.4	0	afatinib
35.55	0	afatinib
35.7	0	afatinib
35.7	0	afatinib
35.85	0	afatinib
36.25	0	afatinib
36.55	0	afatinib
36.85	0	afatinib
37.15	0	afatinib
37.45	0	afatinib
37.75	0	afatinib
38.05	0	afatinib
38.35	0	afatinib
38.65	0	afatinib
39.45	0	afatinib
39.85	0	afatinib
40.25	0	afatinib
40.75	0	afatinib
41.15	0	afatinib
41.55	0	afatinib
42.15	0	afatinib
0.442	1	ct
0.976	1	ct
3.68	1	ct
6.2	1	ct
10.8	1	ct
14.4	1	ct
15.9	1	ct
19	1	ct
23.8	1	ct
25.6	1	ct
30.5	1	ct
34.8	1	ct
0.04065	0	ct
0.04065	0	ct
0.15115	0	ct
0.15115	0	ct
0.15115	0	ct
0.15115	0	ct
0.15115	0	ct
0.277	0	ct
0.277	0	ct
0.277	0	ct
0.277	0	ct
0.3875	0	ct
0.3875	0	ct
0.3875	0	ct
0.3875	0	ct
0.444	0	ct
0.467	0	ct
0.503	0	ct
0.5335	0	ct
0.564	0	ct
0.5945	0	ct
0.625	0	ct
0.6555	0	ct
0.6555	0	ct
0.686	0	ct
0.7165	0	ct
0.747	0	ct
0.7775	0	ct
0.808	0	ct
0.8385	0	ct
0.8725	0	ct
0.9175	0	ct
0.9175	0	ct
0.961	0	ct
0.961	0	ct
0.993	0	ct
1.025	0	ct
1.055	0	ct
1.085	0	ct
1.115	0	ct
1.145	0	ct
1.175	0	ct
1.205	0	ct
1.235	0	ct
1.265	0	ct
1.3	0	ct
1.3	0	ct
1.335	0	ct
1.37	0	ct
1.41	0	ct
1.41	0	ct
1.445	0	ct
1.48	0	ct
1.515	0	ct
1.545	0	ct
1.575	0	ct
1.575	0	ct
1.605	0	ct
1.635	0	ct
1.665	0	ct
1.695	0	ct
1.725	0	ct
1.755	0	ct
1.785	0	ct
1.815	0	ct
1.845	0	ct
1.875	0	ct
1.905	0	ct
1.935	0	ct
1.965	0	ct
1.965	0	ct
1.995	0	ct
2.025	0	ct
2.06	0	ct
2.095	0	ct
2.125	0	ct
2.155	0	ct
2.185	0	ct
2.215	0	ct
2.215	0	ct
2.245	0	ct
2.275	0	ct
2.31	0	ct
2.345	0	ct
2.38	0	ct
2.38	0	ct
2.42	0	ct
2.455	0	ct
2.485	0	ct
2.515	0	ct
2.545	0	ct
2.575	0	ct
2.605	0	ct
2.605	0	ct
2.64	0	ct
2.675	0	ct
2.705	0	ct
2.735	0	ct
2.77	0	ct
2.77	0	ct
2.805	0	ct
2.845	0	ct
2.885	0	ct
2.885	0	ct
2.92	0	ct
2.955	0	ct
2.99	0	ct
39.35	0	ct
39.75	0	ct
40.15	0	ct
