## Supplementary data files for "Cancer patient survival can be accurately parameterized, revealing time-dependent therapeutic effects and doubling the precision of small trials": LuxLung5_1A.csv

Time	Event	Arm
0.433	1	afatinib_paclitaxel
0.45	1	afatinib_paclitaxel
0.45	1	afatinib_paclitaxel
0.75	1	afatinib_paclitaxel
0.964	1	afatinib_paclitaxel
1.16	1	afatinib_paclitaxel
1.16	1	afatinib_paclitaxel
1.34	1	afatinib_paclitaxel
1.46	1	afatinib_paclitaxel
1.46	1	afatinib_paclitaxel
1.48	1	afatinib_paclitaxel
1.56	1	afatinib_paclitaxel
1.57	1	afatinib_paclitaxel
1.66	1	afatinib_paclitaxel
1.67	1	afatinib_paclitaxel
1.69	1	afatinib_paclitaxel
1.74	1	afatinib_paclitaxel
1.84	1	afatinib_paclitaxel
1.84	1	afatinib_paclitaxel
1.85	1	afatinib_paclitaxel
1.89	1	afatinib_paclitaxel
1.9	1	afatinib_paclitaxel
2	1	afatinib_paclitaxel
2.04	1	afatinib_paclitaxel
2.11	1	afatinib_paclitaxel
2.15	1	afatinib_paclitaxel
2.17	1	afatinib_paclitaxel
2.3	1	afatinib_paclitaxel
2.51	1	afatinib_paclitaxel
2.54	1	afatinib_paclitaxel
2.64	1	afatinib_paclitaxel
2.71	1	afatinib_paclitaxel
2.93	1	afatinib_paclitaxel
3.09	1	afatinib_paclitaxel
3.23	1	afatinib_paclitaxel
3.67	1	afatinib_paclitaxel
3.87	1	afatinib_paclitaxel
3.9	1	afatinib_paclitaxel
4.03	1	afatinib_paclitaxel
4.2	1	afatinib_paclitaxel
4.24	1	afatinib_paclitaxel
4.42	1	afatinib_paclitaxel
4.46	1	afatinib_paclitaxel
4.47	1	afatinib_paclitaxel
4.92	1	afatinib_paclitaxel
4.97	1	afatinib_paclitaxel
5	1	afatinib_paclitaxel
5.08	1	afatinib_paclitaxel
5.15	1	afatinib_paclitaxel
5.3	1	afatinib_paclitaxel
5.4	1	afatinib_paclitaxel
5.44	1	afatinib_paclitaxel
5.48	1	afatinib_paclitaxel
5.49	1	afatinib_paclitaxel
5.57	1	afatinib_paclitaxel
5.59	1	afatinib_paclitaxel
5.59	1	afatinib_paclitaxel
5.61	1	afatinib_paclitaxel
5.66	1	afatinib_paclitaxel
5.67	1	afatinib_paclitaxel
5.7	1	afatinib_paclitaxel
5.72	1	afatinib_paclitaxel
5.77	1	afatinib_paclitaxel
5.85	1	afatinib_paclitaxel
5.91	1	afatinib_paclitaxel
6.26	1	afatinib_paclitaxel
6.36	1	afatinib_paclitaxel
6.46	1	afatinib_paclitaxel
6.55	1	afatinib_paclitaxel
6.88	1	afatinib_paclitaxel
6.9	1	afatinib_paclitaxel
7.18	1	afatinib_paclitaxel
7.22	1	afatinib_paclitaxel
7.4	1	afatinib_paclitaxel
7.52	1	afatinib_paclitaxel
7.62	1	afatinib_paclitaxel
7.63	1	afatinib_paclitaxel
7.67	1	afatinib_paclitaxel
7.98	1	afatinib_paclitaxel
8.31	1	afatinib_paclitaxel
8.37	1	afatinib_paclitaxel
8.42	1	afatinib_paclitaxel
8.56	1	afatinib_paclitaxel
8.95	1	afatinib_paclitaxel
9.07	1	afatinib_paclitaxel
9.08	1	afatinib_paclitaxel
9.34	1	afatinib_paclitaxel
9.49	1	afatinib_paclitaxel
9.5	1	afatinib_paclitaxel
9.69	1	afatinib_paclitaxel
10.2	1	afatinib_paclitaxel
10.3	1	afatinib_paclitaxel
10.9	1	afatinib_paclitaxel
11.2	1	afatinib_paclitaxel
12.2	1	afatinib_paclitaxel
13.4	1	afatinib_paclitaxel
14.8	1	afatinib_paclitaxel
14.9	1	afatinib_paclitaxel
15.9	1	afatinib_paclitaxel
16.1	1	afatinib_paclitaxel
18.5	1	afatinib_paclitaxel
19.3	1	afatinib_paclitaxel
20.6	1	afatinib_paclitaxel
0.206525	0	afatinib_paclitaxel
0.206525	0	afatinib_paclitaxel
0.4415	0	afatinib_paclitaxel
0.604	0	afatinib_paclitaxel
0.733	0	afatinib_paclitaxel
0.8575	0	afatinib_paclitaxel
1.0785	0	afatinib_paclitaxel
1.205	0	afatinib_paclitaxel
1.36	0	afatinib_paclitaxel
1.495	0	afatinib_paclitaxel
1.65	0	afatinib_paclitaxel
1.79	0	afatinib_paclitaxel
1.965	0	afatinib_paclitaxel
2.075	0	afatinib_paclitaxel
2.255	0	afatinib_paclitaxel
2.41	0	afatinib_paclitaxel
2.545	0	afatinib_paclitaxel
2.695	0	afatinib_paclitaxel
2.83	0	afatinib_paclitaxel
3.63	0	afatinib_paclitaxel
4.205	0	afatinib_paclitaxel
4.805	0	afatinib_paclitaxel
5.41	0	afatinib_paclitaxel
7.01	0	afatinib_paclitaxel
8.01	0	afatinib_paclitaxel
12.65	0	afatinib_paclitaxel
13.2	0	afatinib_paclitaxel
13.75	0	afatinib_paclitaxel
14.35	0	afatinib_paclitaxel
16.45	0	afatinib_paclitaxel
25.15	0	afatinib_paclitaxel
0.298	1	chemotherapy
0.433	1	chemotherapy
0.434	1	chemotherapy
0.803	1	chemotherapy
0.819	1	chemotherapy
1	1	chemotherapy
1.09	1	chemotherapy
1.22	1	chemotherapy
1.32	1	chemotherapy
1.32	1	chemotherapy
1.42	1	chemotherapy
1.49	1	chemotherapy
1.49	1	chemotherapy
1.5	1	chemotherapy
1.55	1	chemotherapy
1.57	1	chemotherapy
1.57	1	chemotherapy
1.62	1	chemotherapy
1.7	1	chemotherapy
1.7	1	chemotherapy
1.71	1	chemotherapy
1.76	1	chemotherapy
1.77	1	chemotherapy
1.94	1	chemotherapy
1.95	1	chemotherapy
2.04	1	chemotherapy
2.16	1	chemotherapy
2.17	1	chemotherapy
2.25	1	chemotherapy
2.43	1	chemotherapy
2.85	1	chemotherapy
2.95	1	chemotherapy
3.02	1	chemotherapy
3.4	1	chemotherapy
3.57	1	chemotherapy
3.62	1	chemotherapy
3.76	1	chemotherapy
4.2	1	chemotherapy
4.5	1	chemotherapy
4.59	1	chemotherapy
5.72	1	chemotherapy
5.81	1	chemotherapy
6.22	1	chemotherapy
7.06	1	chemotherapy
7.42	1	chemotherapy
8.08	1	chemotherapy
8.98	1	chemotherapy
9.26	1	chemotherapy
9.39	1	chemotherapy
9.67	1	chemotherapy
9.76	1	chemotherapy
11.2	1	chemotherapy
11.5	1	chemotherapy
13.7	1	chemotherapy
14.8	1	chemotherapy
0.2625	0	chemotherapy
0.503	0	chemotherapy
0.7405	0	chemotherapy
1.005	0	chemotherapy
1.27	0	chemotherapy
1.51	0	chemotherapy
1.755	0	chemotherapy
1.99	0	chemotherapy
2.255	0	chemotherapy
2.51	0	chemotherapy
2.745	0	chemotherapy
4.51	0	chemotherapy
16.05	0	chemotherapy
