## Supplementary data files for "Cancer patient survival can be accurately parameterized, revealing time-dependent therapeutic effects and doubling the precision of small trials": LuxLung5_1B.csv

Time	Event	Arm
0.422	1	afatinib_paclitaxel
0.422	1	afatinib_paclitaxel
0.7	1	afatinib_paclitaxel
0.782	1	afatinib_paclitaxel
1.57	1	afatinib_paclitaxel
1.57	1	afatinib_paclitaxel
1.59	1	afatinib_paclitaxel
2.17	1	afatinib_paclitaxel
2.18	1	afatinib_paclitaxel
2.37	1	afatinib_paclitaxel
3.04	1	afatinib_paclitaxel
3.22	1	afatinib_paclitaxel
3.25	1	afatinib_paclitaxel
3.25	1	afatinib_paclitaxel
3.82	1	afatinib_paclitaxel
3.84	1	afatinib_paclitaxel
3.94	1	afatinib_paclitaxel
4.43	1	afatinib_paclitaxel
4.55	1	afatinib_paclitaxel
4.99	1	afatinib_paclitaxel
5	1	afatinib_paclitaxel
5	1	afatinib_paclitaxel
5.1	1	afatinib_paclitaxel
5.26	1	afatinib_paclitaxel
5.31	1	afatinib_paclitaxel
5.31	1	afatinib_paclitaxel
5.33	1	afatinib_paclitaxel
5.33	1	afatinib_paclitaxel
5.54	1	afatinib_paclitaxel
5.55	1	afatinib_paclitaxel
6.21	1	afatinib_paclitaxel
6.22	1	afatinib_paclitaxel
6.34	1	afatinib_paclitaxel
6.35	1	afatinib_paclitaxel
6.41	1	afatinib_paclitaxel
6.69	1	afatinib_paclitaxel
6.71	1	afatinib_paclitaxel
6.98	1	afatinib_paclitaxel
7.39	1	afatinib_paclitaxel
7.76	1	afatinib_paclitaxel
7.91	1	afatinib_paclitaxel
8.06	1	afatinib_paclitaxel
8.16	1	afatinib_paclitaxel
8.48	1	afatinib_paclitaxel
8.8	1	afatinib_paclitaxel
8.8	1	afatinib_paclitaxel
9.33	1	afatinib_paclitaxel
9.53	1	afatinib_paclitaxel
9.53	1	afatinib_paclitaxel
9.79	1	afatinib_paclitaxel
9.87	1	afatinib_paclitaxel
9.97	1	afatinib_paclitaxel
10.1	1	afatinib_paclitaxel
10.1	1	afatinib_paclitaxel
11	1	afatinib_paclitaxel
11	1	afatinib_paclitaxel
11.2	1	afatinib_paclitaxel
11.2	1	afatinib_paclitaxel
11.3	1	afatinib_paclitaxel
11.3	1	afatinib_paclitaxel
11.3	1	afatinib_paclitaxel
11.6	1	afatinib_paclitaxel
12.1	1	afatinib_paclitaxel
12.3	1	afatinib_paclitaxel
12.3	1	afatinib_paclitaxel
12.3	1	afatinib_paclitaxel
12.5	1	afatinib_paclitaxel
12.8	1	afatinib_paclitaxel
13	1	afatinib_paclitaxel
13.6	1	afatinib_paclitaxel
13.9	1	afatinib_paclitaxel
14.1	1	afatinib_paclitaxel
14.9	1	afatinib_paclitaxel
14.9	1	afatinib_paclitaxel
15.1	1	afatinib_paclitaxel
15.1	1	afatinib_paclitaxel
15.5	1	afatinib_paclitaxel
15.7	1	afatinib_paclitaxel
16.4	1	afatinib_paclitaxel
16.5	1	afatinib_paclitaxel
16.6	1	afatinib_paclitaxel
16.8	1	afatinib_paclitaxel
17.5	1	afatinib_paclitaxel
17.6	1	afatinib_paclitaxel
17.7	1	afatinib_paclitaxel
17.9	1	afatinib_paclitaxel
18.9	1	afatinib_paclitaxel
19.1	1	afatinib_paclitaxel
20.4	1	afatinib_paclitaxel
20.8	1	afatinib_paclitaxel
21.6	1	afatinib_paclitaxel
21.8	1	afatinib_paclitaxel
21.8	1	afatinib_paclitaxel
22.3	1	afatinib_paclitaxel
23.3	1	afatinib_paclitaxel
28	1	afatinib_paclitaxel
28.2	1	afatinib_paclitaxel
32	1	afatinib_paclitaxel
0.741	0	afatinib_paclitaxel
1.525	0	afatinib_paclitaxel
2.315	0	afatinib_paclitaxel
3.78	0	afatinib_paclitaxel
4.54	0	afatinib_paclitaxel
5.285	0	afatinib_paclitaxel
9.61	0	afatinib_paclitaxel
10.035	0	afatinib_paclitaxel
10.55	0	afatinib_paclitaxel
11.1	0	afatinib_paclitaxel
11.55	0	afatinib_paclitaxel
13.1	0	afatinib_paclitaxel
14.05	0	afatinib_paclitaxel
15.6	0	afatinib_paclitaxel
16.2	0	afatinib_paclitaxel
16.85	0	afatinib_paclitaxel
17.4	0	afatinib_paclitaxel
18.85	0	afatinib_paclitaxel
19.5	0	afatinib_paclitaxel
20.3	0	afatinib_paclitaxel
21.55	0	afatinib_paclitaxel
22.1	0	afatinib_paclitaxel
22.7	0	afatinib_paclitaxel
23.1	0	afatinib_paclitaxel
23.6	0	afatinib_paclitaxel
24.75	0	afatinib_paclitaxel
25.45	0	afatinib_paclitaxel
26.25	0	afatinib_paclitaxel
27.75	0	afatinib_paclitaxel
28.45	0	afatinib_paclitaxel
29.25	0	afatinib_paclitaxel
30.75	0	afatinib_paclitaxel
31.45	0	afatinib_paclitaxel
32.25	0	afatinib_paclitaxel
36.65	0	afatinib_paclitaxel
37.25	0	afatinib_paclitaxel
0.31	1	chemotherapy
0.451	1	chemotherapy
0.452	1	chemotherapy
0.931	1	chemotherapy
1.45	1	chemotherapy
1.63	1	chemotherapy
2.15	1	chemotherapy
2.17	1	chemotherapy
3.34	1	chemotherapy
3.34	1	chemotherapy
3.57	1	chemotherapy
4	1	chemotherapy
4.14	1	chemotherapy
4.39	1	chemotherapy
4.4	1	chemotherapy
4.56	1	chemotherapy
5.84	1	chemotherapy
6.13	1	chemotherapy
6.32	1	chemotherapy
6.57	1	chemotherapy
7.06	1	chemotherapy
7.65	1	chemotherapy
9.29	1	chemotherapy
9.32	1	chemotherapy
9.79	1	chemotherapy
9.79	1	chemotherapy
11	1	chemotherapy
11.1	1	chemotherapy
11.2	1	chemotherapy
11.2	1	chemotherapy
12	1	chemotherapy
12.2	1	chemotherapy
13.2	1	chemotherapy
13.3	1	chemotherapy
13.4	1	chemotherapy
15.1	1	chemotherapy
15.3	1	chemotherapy
15.6	1	chemotherapy
16.6	1	chemotherapy
17.1	1	chemotherapy
19.2	1	chemotherapy
19.7	1	chemotherapy
21.1	1	chemotherapy
21.3	1	chemotherapy
22	1	chemotherapy
29.7	1	chemotherapy
0.735	0	chemotherapy
1.53	0	chemotherapy
2.26	0	chemotherapy
4.005	0	chemotherapy
4.99	0	chemotherapy
7.595	0	chemotherapy
10.6	0	chemotherapy
13.45	0	chemotherapy
15.8	0	chemotherapy
16.9	0	chemotherapy
18.55	0	chemotherapy
19.05	0	chemotherapy
19.55	0	chemotherapy
20.05	0	chemotherapy
20.55	0	chemotherapy
22.55	0	chemotherapy
24.95	0	chemotherapy
25.95	0	chemotherapy
27.75	0	chemotherapy
28.45	0	chemotherapy
29.25	0	chemotherapy
30.65	0	chemotherapy
