## Supplementary data files for "Cancer patient survival can be accurately parameterized, revealing time-dependent therapeutic effects and doubling the precision of small trials": LUXLung6(2)_2A.csv

Time	Event	Arm
0.356	1	afatinib
1.03	1	afatinib
1.3	1	afatinib
1.36	1	afatinib
1.36	1	afatinib
1.39	1	afatinib
1.39	1	afatinib
1.42	1	afatinib
1.42	1	afatinib
1.62	1	afatinib
2.59	1	afatinib
2.66	1	afatinib
2.83	1	afatinib
2.83	1	afatinib
2.83	1	afatinib
3.1	1	afatinib
3.1	1	afatinib
3.97	1	afatinib
3.98	1	afatinib
4.01	1	afatinib
4.05	1	afatinib
4.14	1	afatinib
4.14	1	afatinib
4.15	1	afatinib
4.17	1	afatinib
4.18	1	afatinib
4.18	1	afatinib
4.19	1	afatinib
4.19	1	afatinib
4.27	1	afatinib
4.32	1	afatinib
4.43	1	afatinib
4.53	1	afatinib
4.75	1	afatinib
5.32	1	afatinib
5.38	1	afatinib
5.41	1	afatinib
5.44	1	afatinib
5.44	1	afatinib
5.47	1	afatinib
5.52	1	afatinib
5.54	1	afatinib
5.54	1	afatinib
5.54	1	afatinib
5.55	1	afatinib
5.56	1	afatinib
5.56	1	afatinib
5.6	1	afatinib
5.6	1	afatinib
5.65	1	afatinib
5.72	1	afatinib
5.84	1	afatinib
6.75	1	afatinib
6.75	1	afatinib
6.91	1	afatinib
6.91	1	afatinib
6.91	1	afatinib
6.95	1	afatinib
6.95	1	afatinib
6.96	1	afatinib
6.96	1	afatinib
6.96	1	afatinib
7.03	1	afatinib
7.03	1	afatinib
7.18	1	afatinib
7.21	1	afatinib
7.77	1	afatinib
7.94	1	afatinib
8.04	1	afatinib
8.04	1	afatinib
8.05	1	afatinib
8.14	1	afatinib
8.15	1	afatinib
8.15	1	afatinib
8.17	1	afatinib
8.17	1	afatinib
8.19	1	afatinib
8.25	1	afatinib
8.25	1	afatinib
8.25	1	afatinib
8.28	1	afatinib
8.28	1	afatinib
8.28	1	afatinib
8.32	1	afatinib
8.35	1	afatinib
8.44	1	afatinib
9.48	1	afatinib
9.48	1	afatinib
9.49	1	afatinib
9.5	1	afatinib
9.55	1	afatinib
9.57	1	afatinib
9.57	1	afatinib
9.57	1	afatinib
9.59	1	afatinib
9.59	1	afatinib
9.59	1	afatinib
9.62	1	afatinib
9.69	1	afatinib
9.69	1	afatinib
9.77	1	afatinib
9.91	1	afatinib
10.8	1	afatinib
10.9	1	afatinib
10.9	1	afatinib
11	1	afatinib
11	1	afatinib
11	1	afatinib
11	1	afatinib
11.1	1	afatinib
11.1	1	afatinib
11.1	1	afatinib
11.1	1	afatinib
11.7	1	afatinib
12.3	1	afatinib
12.4	1	afatinib
12.6	1	afatinib
13.6	1	afatinib
13.7	1	afatinib
13.7	1	afatinib
13.7	1	afatinib
13.7	1	afatinib
13.7	1	afatinib
13.7	1	afatinib
13.7	1	afatinib
13.7	1	afatinib
13.8	1	afatinib
13.8	1	afatinib
13.8	1	afatinib
13.8	1	afatinib
13.8	1	afatinib
13.8	1	afatinib
13.8	1	afatinib
13.8	1	afatinib
13.8	1	afatinib
13.9	1	afatinib
13.9	1	afatinib
14.7	1	afatinib
16.3	1	afatinib
16.4	1	afatinib
16.4	1	afatinib
16.4	1	afatinib
16.5	1	afatinib
16.5	1	afatinib
16.6	1	afatinib
16.6	1	afatinib
16.6	1	afatinib
16.6	1	afatinib
17.4	1	afatinib
19.1	1	afatinib
19.2	1	afatinib
19.2	1	afatinib
19.2	1	afatinib
19.3	1	afatinib
19.4	1	afatinib
21.9	1	afatinib
22	1	afatinib
0.1455	0	afatinib
0.2955	0	afatinib
0.4585	0	afatinib
0.615	0	afatinib
0.787	0	afatinib
0.9215	0	afatinib
1.075	0	afatinib
1.265	0	afatinib
1.395	0	afatinib
1.545	0	afatinib
1.7	0	afatinib
1.85	0	afatinib
2.015	0	afatinib
2.16	0	afatinib
2.33	0	afatinib
2.48	0	afatinib
2.645	0	afatinib
2.775	0	afatinib
2.95	0	afatinib
3.59	0	afatinib
4.08	0	afatinib
4.55	0	afatinib
5.04	0	afatinib
5.53	0	afatinib
6.45	0	afatinib
6.88	0	afatinib
7.29	0	afatinib
7.72	0	afatinib
8.145	0	afatinib
8.57	0	afatinib
9.305	0	afatinib
9.605	0	afatinib
9.89	0	afatinib
10.15	0	afatinib
10.45	0	afatinib
10.75	0	afatinib
11.05	0	afatinib
11.35	0	afatinib
11.65	0	afatinib
12.45	0	afatinib
12.95	0	afatinib
13.45	0	afatinib
13.95	0	afatinib
14.45	0	afatinib
15.15	0	afatinib
15.35	0	afatinib
15.55	0	afatinib
15.75	0	afatinib
15.95	0	afatinib
16.15	0	afatinib
16.35	0	afatinib
16.55	0	afatinib
16.75	0	afatinib
16.95	0	afatinib
17.15	0	afatinib
17.35	0	afatinib
17.55	0	afatinib
17.75	0	afatinib
18.15	0	afatinib
18.35	0	afatinib
18.45	0	afatinib
18.65	0	afatinib
18.85	0	afatinib
18.95	0	afatinib
19.15	0	afatinib
19.35	0	afatinib
19.45	0	afatinib
19.65	0	afatinib
19.85	0	afatinib
19.95	0	afatinib
20.15	0	afatinib
20.35	0	afatinib
20.45	0	afatinib
20.65	0	afatinib
20.85	0	afatinib
21.45	0	afatinib
21.85	0	afatinib
22.25	0	afatinib
22.75	0	afatinib
23.15	0	afatinib
23.55	0	afatinib
24.15	0	afatinib
24.35	0	afatinib
24.45	0	afatinib
24.8	0	afatinib
0.667	1	gemcitabine_cisplatin
1.11	1	gemcitabine_cisplatin
1.42	1	gemcitabine_cisplatin
1.42	1	gemcitabine_cisplatin
1.53	1	gemcitabine_cisplatin
1.74	1	gemcitabine_cisplatin
1.8	1	gemcitabine_cisplatin
1.8	1	gemcitabine_cisplatin
2.36	1	gemcitabine_cisplatin
2.65	1	gemcitabine_cisplatin
2.79	1	gemcitabine_cisplatin
2.8	1	gemcitabine_cisplatin
2.84	1	gemcitabine_cisplatin
2.91	1	gemcitabine_cisplatin
3.05	1	gemcitabine_cisplatin
3.26	1	gemcitabine_cisplatin
3.37	1	gemcitabine_cisplatin
3.64	1	gemcitabine_cisplatin
3.75	1	gemcitabine_cisplatin
3.8	1	gemcitabine_cisplatin
3.92	1	gemcitabine_cisplatin
3.97	1	gemcitabine_cisplatin
4.07	1	gemcitabine_cisplatin
4.15	1	gemcitabine_cisplatin
4.21	1	gemcitabine_cisplatin
4.23	1	gemcitabine_cisplatin
4.26	1	gemcitabine_cisplatin
4.4	1	gemcitabine_cisplatin
4.57	1	gemcitabine_cisplatin
4.59	1	gemcitabine_cisplatin
4.66	1	gemcitabine_cisplatin
4.78	1	gemcitabine_cisplatin
5.09	1	gemcitabine_cisplatin
5.19	1	gemcitabine_cisplatin
5.37	1	gemcitabine_cisplatin
5.54	1	gemcitabine_cisplatin
5.6	1	gemcitabine_cisplatin
5.6	1	gemcitabine_cisplatin
5.6	1	gemcitabine_cisplatin
5.63	1	gemcitabine_cisplatin
5.63	1	gemcitabine_cisplatin
5.63	1	gemcitabine_cisplatin
5.66	1	gemcitabine_cisplatin
5.8	1	gemcitabine_cisplatin
6.06	1	gemcitabine_cisplatin
6.2	1	gemcitabine_cisplatin
6.73	1	gemcitabine_cisplatin
6.84	1	gemcitabine_cisplatin
6.95	1	gemcitabine_cisplatin
6.95	1	gemcitabine_cisplatin
6.97	1	gemcitabine_cisplatin
6.97	1	gemcitabine_cisplatin
6.97	1	gemcitabine_cisplatin
7.05	1	gemcitabine_cisplatin
8.07	1	gemcitabine_cisplatin
8.12	1	gemcitabine_cisplatin
8.31	1	gemcitabine_cisplatin
8.35	1	gemcitabine_cisplatin
8.44	1	gemcitabine_cisplatin
9.05	1	gemcitabine_cisplatin
9.17	1	gemcitabine_cisplatin
9.4	1	gemcitabine_cisplatin
9.41	1	gemcitabine_cisplatin
9.49	1	gemcitabine_cisplatin
10.2	1	gemcitabine_cisplatin
11	1	gemcitabine_cisplatin
0.08005	0	gemcitabine_cisplatin
0.1535	0	gemcitabine_cisplatin
0.248	0	gemcitabine_cisplatin
0.3635	0	gemcitabine_cisplatin
0.3635	0	gemcitabine_cisplatin
0.4685	0	gemcitabine_cisplatin
0.563	0	gemcitabine_cisplatin
0.636	0	gemcitabine_cisplatin
0.709	0	gemcitabine_cisplatin
0.7825	0	gemcitabine_cisplatin
0.8455	0	gemcitabine_cisplatin
0.9935	0	gemcitabine_cisplatin
0.9935	0	gemcitabine_cisplatin
0.9935	0	gemcitabine_cisplatin
1.16	0	gemcitabine_cisplatin
1.255	0	gemcitabine_cisplatin
1.36	0	gemcitabine_cisplatin
1.36	0	gemcitabine_cisplatin
1.475	0	gemcitabine_cisplatin
1.57	0	gemcitabine_cisplatin
1.675	0	gemcitabine_cisplatin
1.675	0	gemcitabine_cisplatin
1.77	0	gemcitabine_cisplatin
1.84	0	gemcitabine_cisplatin
1.925	0	gemcitabine_cisplatin
2.105	0	gemcitabine_cisplatin
2.105	0	gemcitabine_cisplatin
2.27	0	gemcitabine_cisplatin
2.27	0	gemcitabine_cisplatin
2.27	0	gemcitabine_cisplatin
2.405	0	gemcitabine_cisplatin
2.55	0	gemcitabine_cisplatin
2.55	0	gemcitabine_cisplatin
2.66	0	gemcitabine_cisplatin
2.755	0	gemcitabine_cisplatin
2.82	0	gemcitabine_cisplatin
2.88	0	gemcitabine_cisplatin
3.01	0	gemcitabine_cisplatin
3.21	0	gemcitabine_cisplatin
3.41	0	gemcitabine_cisplatin
3.545	0	gemcitabine_cisplatin
3.795	0	gemcitabine_cisplatin
4.02	0	gemcitabine_cisplatin
4.175	0	gemcitabine_cisplatin
4.36	0	gemcitabine_cisplatin
4.535	0	gemcitabine_cisplatin
4.725	0	gemcitabine_cisplatin
4.91	0	gemcitabine_cisplatin
5.12	0	gemcitabine_cisplatin
5.29	0	gemcitabine_cisplatin
5.49	0	gemcitabine_cisplatin
5.655	0	gemcitabine_cisplatin
5.84	0	gemcitabine_cisplatin
7.02	0	gemcitabine_cisplatin
8.02	0	gemcitabine_cisplatin
13.45	0	gemcitabine_cisplatin
