## Supplementary data files for "Cancer patient survival can be accurately parameterized, revealing time-dependent therapeutic effects and doubling the precision of small trials": LUXLung8_2A.csv

Time	Event	Arm
0.0674	1	afatinib
0.0674	1	afatinib
0.219	1	afatinib
0.463	1	afatinib
0.463	1	afatinib
0.579	1	afatinib
0.579	1	afatinib
0.579	1	afatinib
0.672	1	afatinib
0.73	1	afatinib
0.777	1	afatinib
0.777	1	afatinib
0.777	1	afatinib
0.777	1	afatinib
0.835	1	afatinib
0.858	1	afatinib
0.905	1	afatinib
0.963	1	afatinib
0.963	1	afatinib
0.963	1	afatinib
0.998	1	afatinib
1.02	1	afatinib
1.06	1	afatinib
1.06	1	afatinib
1.08	1	afatinib
1.08	1	afatinib
1.08	1	afatinib
1.08	1	afatinib
1.14	1	afatinib
1.14	1	afatinib
1.14	1	afatinib
1.22	1	afatinib
1.22	1	afatinib
1.28	1	afatinib
1.28	1	afatinib
1.3	1	afatinib
1.3	1	afatinib
1.39	1	afatinib
1.39	1	afatinib
1.45	1	afatinib
1.53	1	afatinib
1.53	1	afatinib
1.53	1	afatinib
1.58	1	afatinib
1.6	1	afatinib
1.6	1	afatinib
1.64	1	afatinib
1.64	1	afatinib
1.64	1	afatinib
1.64	1	afatinib
1.67	1	afatinib
1.67	1	afatinib
1.67	1	afatinib
1.67	1	afatinib
1.67	1	afatinib
1.67	1	afatinib
1.71	1	afatinib
1.71	1	afatinib
1.75	1	afatinib
1.75	1	afatinib
1.75	1	afatinib
1.75	1	afatinib
1.75	1	afatinib
1.75	1	afatinib
1.75	1	afatinib
1.75	1	afatinib
1.8	1	afatinib
1.8	1	afatinib
1.8	1	afatinib
1.8	1	afatinib
1.81	1	afatinib
1.81	1	afatinib
1.81	1	afatinib
1.81	1	afatinib
1.83	1	afatinib
1.83	1	afatinib
1.83	1	afatinib
1.83	1	afatinib
1.83	1	afatinib
1.83	1	afatinib
1.83	1	afatinib
1.87	1	afatinib
1.87	1	afatinib
1.87	1	afatinib
1.9	1	afatinib
1.9	1	afatinib
1.9	1	afatinib
1.9	1	afatinib
1.9	1	afatinib
1.9	1	afatinib
1.9	1	afatinib
1.93	1	afatinib
1.95	1	afatinib
1.95	1	afatinib
1.95	1	afatinib
1.95	1	afatinib
1.95	1	afatinib
1.95	1	afatinib
1.95	1	afatinib
1.95	1	afatinib
1.95	1	afatinib
1.95	1	afatinib
1.95	1	afatinib
1.95	1	afatinib
2	1	afatinib
2	1	afatinib
2	1	afatinib
2	1	afatinib
2	1	afatinib
2	1	afatinib
2	1	afatinib
2	1	afatinib
2	1	afatinib
2	1	afatinib
2	1	afatinib
2	1	afatinib
2	1	afatinib
2	1	afatinib
2	1	afatinib
2	1	afatinib
2	1	afatinib
2	1	afatinib
2	1	afatinib
2	1	afatinib
2	1	afatinib
2	1	afatinib
2	1	afatinib
2	1	afatinib
2	1	afatinib
2	1	afatinib
2	1	afatinib
2	1	afatinib
2	1	afatinib
2	1	afatinib
2	1	afatinib
2.03	1	afatinib
2.03	1	afatinib
2.03	1	afatinib
2.03	1	afatinib
2.03	1	afatinib
2.03	1	afatinib
2.03	1	afatinib
2.03	1	afatinib
2.03	1	afatinib
2.03	1	afatinib
2.03	1	afatinib
2.03	1	afatinib
2.03	1	afatinib
2.07	1	afatinib
2.07	1	afatinib
2.07	1	afatinib
2.07	1	afatinib
2.12	1	afatinib
2.12	1	afatinib
2.12	1	afatinib
2.12	1	afatinib
2.12	1	afatinib
2.15	1	afatinib
2.18	1	afatinib
2.18	1	afatinib
2.18	1	afatinib
2.24	1	afatinib
2.24	1	afatinib
2.24	1	afatinib
2.51	1	afatinib
2.51	1	afatinib
2.51	1	afatinib
2.51	1	afatinib
2.53	1	afatinib
2.6	1	afatinib
2.6	1	afatinib
2.6	1	afatinib
2.69	1	afatinib
2.69	1	afatinib
2.69	1	afatinib
2.69	1	afatinib
2.77	1	afatinib
2.77	1	afatinib
2.77	1	afatinib
2.84	1	afatinib
2.85	1	afatinib
2.88	1	afatinib
2.9	1	afatinib
2.9	1	afatinib
2.9	1	afatinib
2.9	1	afatinib
2.95	1	afatinib
2.95	1	afatinib
2.95	1	afatinib
2.95	1	afatinib
3.04	1	afatinib
3.04	1	afatinib
3.04	1	afatinib
3.04	1	afatinib
3.15	1	afatinib
3.15	1	afatinib
3.35	1	afatinib
3.38	1	afatinib
3.38	1	afatinib
3.38	1	afatinib
3.48	1	afatinib
3.62	1	afatinib
3.62	1	afatinib
3.69	1	afatinib
3.69	1	afatinib
3.69	1	afatinib
3.77	1	afatinib
3.77	1	afatinib
3.77	1	afatinib
3.77	1	afatinib
3.8	1	afatinib
3.81	1	afatinib
3.81	1	afatinib
3.81	1	afatinib
3.81	1	afatinib
3.81	1	afatinib
3.83	1	afatinib
3.83	1	afatinib
3.83	1	afatinib
3.83	1	afatinib
3.98	1	afatinib
4.07	1	afatinib
4.19	1	afatinib
4.24	1	afatinib
4.27	1	afatinib
4.41	1	afatinib
4.52	1	afatinib
4.53	1	afatinib
4.58	1	afatinib
4.76	1	afatinib
4.87	1	afatinib
5.04	1	afatinib
5.42	1	afatinib
5.42	1	afatinib
5.5	1	afatinib
5.5	1	afatinib
5.53	1	afatinib
5.56	1	afatinib
5.59	1	afatinib
5.59	1	afatinib
5.59	1	afatinib
5.64	1	afatinib
5.64	1	afatinib
5.64	1	afatinib
5.7	1	afatinib
5.78	1	afatinib
5.78	1	afatinib
5.78	1	afatinib
5.78	1	afatinib
5.78	1	afatinib
5.91	1	afatinib
6.51	1	afatinib
6.68	1	afatinib
6.77	1	afatinib
7.02	1	afatinib
7.16	1	afatinib
7.22	1	afatinib
7.29	1	afatinib
7.48	1	afatinib
7.49	1	afatinib
7.49	1	afatinib
7.51	1	afatinib
7.71	1	afatinib
7.94	1	afatinib
8.13	1	afatinib
8.18	1	afatinib
8.55	1	afatinib
9.13	1	afatinib
9.2	1	afatinib
9.21	1	afatinib
9.33	1	afatinib
9.35	1	afatinib
9.78	1	afatinib
9.8	1	afatinib
11.1	1	afatinib
11.2	1	afatinib
11.9	1	afatinib
12.1	1	afatinib
17.1	1	afatinib
17.1	1	afatinib
24.2	1	afatinib
0.03835	0	afatinib
0.1432	0	afatinib
0.1432	0	afatinib
0.1432	0	afatinib
0.1432	0	afatinib
0.341	0	afatinib
0.341	0	afatinib
0.341	0	afatinib
0.341	0	afatinib
0.341	0	afatinib
0.521	0	afatinib
0.521	0	afatinib
0.521	0	afatinib
0.6255	0	afatinib
0.6255	0	afatinib
0.701	0	afatinib
0.7535	0	afatinib
0.806	0	afatinib
0.806	0	afatinib
0.8815	0	afatinib
0.934	0	afatinib
0.934	0	afatinib
1.009	0	afatinib
1.04	0	afatinib
1.11	0	afatinib
1.11	0	afatinib
1.18	0	afatinib
1.18	0	afatinib
1.25	0	afatinib
1.33	0	afatinib
1.33	0	afatinib
1.375	0	afatinib
1.42	0	afatinib
1.49	0	afatinib
1.49	0	afatinib
1.555	0	afatinib
1.62	0	afatinib
1.655	0	afatinib
1.69	0	afatinib
1.725	0	afatinib
1.79	0	afatinib
1.82	0	afatinib
1.85	0	afatinib
1.915	0	afatinib
1.955	0	afatinib
1.98	0	afatinib
2.04	0	afatinib
2.08	0	afatinib
2.135	0	afatinib
2.165	0	afatinib
2.225	0	afatinib
2.26	0	afatinib
2.315	0	afatinib
2.315	0	afatinib
2.38	0	afatinib
2.46	0	afatinib
2.46	0	afatinib
2.52	0	afatinib
2.58	0	afatinib
2.62	0	afatinib
2.665	0	afatinib
2.7	0	afatinib
2.735	0	afatinib
2.785	0	afatinib
2.82	0	afatinib
2.865	0	afatinib
2.925	0	afatinib
2.995	0	afatinib
2.995	0	afatinib
3.115	0	afatinib
3.23	0	afatinib
3.3	0	afatinib
3.45	0	afatinib
3.575	0	afatinib
3.64	0	afatinib
3.735	0	afatinib
3.865	0	afatinib
3.95	0	afatinib
4.055	0	afatinib
4.175	0	afatinib
4.26	0	afatinib
4.37	0	afatinib
4.48	0	afatinib
4.565	0	afatinib
4.68	0	afatinib
4.785	0	afatinib
4.88	0	afatinib
4.985	0	afatinib
5.065	0	afatinib
5.18	0	afatinib
5.315	0	afatinib
5.375	0	afatinib
5.49	0	afatinib
5.61	0	afatinib
5.71	0	afatinib
5.8	0	afatinib
5.905	0	afatinib
6.61	0	afatinib
7.21	0	afatinib
7.81	0	afatinib
8.405	0	afatinib
9.42	0	afatinib
9.85	0	afatinib
10.25	0	afatinib
10.75	0	afatinib
11.15	0	afatinib
11.55	0	afatinib
12.75	0	afatinib
13.45	0	afatinib
14.25	0	afatinib
15.75	0	afatinib
16.45	0	afatinib
17.25	0	afatinib
18.75	0	afatinib
19.45	0	afatinib
20.25	0	afatinib
24.85	0	afatinib
0.444	1	erlotinib
0.444	1	erlotinib
0.444	1	erlotinib
0.492	1	erlotinib
0.492	1	erlotinib
0.55	1	erlotinib
0.55	1	erlotinib
0.579	1	erlotinib
0.647	1	erlotinib
0.744	1	erlotinib
0.773	1	erlotinib
0.812	1	erlotinib
0.812	1	erlotinib
0.812	1	erlotinib
0.86	1	erlotinib
0.89	1	erlotinib
0.919	1	erlotinib
0.948	1	erlotinib
0.948	1	erlotinib
0.948	1	erlotinib
0.967	1	erlotinib
1.01	1	erlotinib
1.02	1	erlotinib
1.02	1	erlotinib
1.03	1	erlotinib
1.03	1	erlotinib
1.03	1	erlotinib
1.03	1	erlotinib
1.03	1	erlotinib
1.07	1	erlotinib
1.07	1	erlotinib
1.07	1	erlotinib
1.07	1	erlotinib
1.12	1	erlotinib
1.12	1	erlotinib
1.17	1	erlotinib
1.17	1	erlotinib
1.17	1	erlotinib
1.32	1	erlotinib
1.38	1	erlotinib
1.38	1	erlotinib
1.42	1	erlotinib
1.42	1	erlotinib
1.46	1	erlotinib
1.48	1	erlotinib
1.48	1	erlotinib
1.48	1	erlotinib
1.48	1	erlotinib
1.48	1	erlotinib
1.55	1	erlotinib
1.55	1	erlotinib
1.55	1	erlotinib
1.68	1	erlotinib
1.68	1	erlotinib
1.68	1	erlotinib
1.68	1	erlotinib
1.68	1	erlotinib
1.73	1	erlotinib
1.73	1	erlotinib
1.73	1	erlotinib
1.73	1	erlotinib
1.73	1	erlotinib
1.73	1	erlotinib
1.73	1	erlotinib
1.73	1	erlotinib
1.73	1	erlotinib
1.78	1	erlotinib
1.78	1	erlotinib
1.78	1	erlotinib
1.78	1	erlotinib
1.78	1	erlotinib
1.78	1	erlotinib
1.81	1	erlotinib
1.81	1	erlotinib
1.81	1	erlotinib
1.81	1	erlotinib
1.81	1	erlotinib
1.86	1	erlotinib
1.86	1	erlotinib
1.86	1	erlotinib
1.86	1	erlotinib
1.86	1	erlotinib
1.86	1	erlotinib
1.86	1	erlotinib
1.86	1	erlotinib
1.86	1	erlotinib
1.86	1	erlotinib
1.86	1	erlotinib
1.86	1	erlotinib
1.91	1	erlotinib
1.91	1	erlotinib
1.91	1	erlotinib
1.91	1	erlotinib
1.91	1	erlotinib
1.91	1	erlotinib
1.91	1	erlotinib
1.91	1	erlotinib
1.91	1	erlotinib
1.91	1	erlotinib
1.91	1	erlotinib
1.95	1	erlotinib
1.95	1	erlotinib
1.95	1	erlotinib
1.95	1	erlotinib
1.95	1	erlotinib
1.95	1	erlotinib
1.95	1	erlotinib
1.95	1	erlotinib
1.95	1	erlotinib
1.95	1	erlotinib
1.95	1	erlotinib
1.95	1	erlotinib
1.95	1	erlotinib
1.95	1	erlotinib
1.95	1	erlotinib
1.95	1	erlotinib
1.95	1	erlotinib
1.95	1	erlotinib
1.95	1	erlotinib
1.95	1	erlotinib
1.95	1	erlotinib
1.95	1	erlotinib
1.95	1	erlotinib
1.95	1	erlotinib
1.98	1	erlotinib
1.98	1	erlotinib
1.98	1	erlotinib
1.98	1	erlotinib
1.98	1	erlotinib
1.98	1	erlotinib
1.98	1	erlotinib
1.98	1	erlotinib
1.98	1	erlotinib
1.98	1	erlotinib
1.98	1	erlotinib
1.98	1	erlotinib
1.98	1	erlotinib
1.98	1	erlotinib
1.98	1	erlotinib
1.98	1	erlotinib
1.98	1	erlotinib
1.98	1	erlotinib
1.98	1	erlotinib
1.98	1	erlotinib
1.98	1	erlotinib
2	1	erlotinib
2	1	erlotinib
2	1	erlotinib
2	1	erlotinib
2	1	erlotinib
2	1	erlotinib
2	1	erlotinib
2	1	erlotinib
2	1	erlotinib
2	1	erlotinib
2	1	erlotinib
2	1	erlotinib
2	1	erlotinib
2	1	erlotinib
2	1	erlotinib
2	1	erlotinib
2	1	erlotinib
2	1	erlotinib
2	1	erlotinib
2	1	erlotinib
2	1	erlotinib
2.03	1	erlotinib
2.03	1	erlotinib
2.03	1	erlotinib
2.03	1	erlotinib
2.03	1	erlotinib
2.03	1	erlotinib
2.03	1	erlotinib
2.03	1	erlotinib
2.03	1	erlotinib
2.05	1	erlotinib
2.07	1	erlotinib
2.07	1	erlotinib
2.07	1	erlotinib
2.07	1	erlotinib
2.07	1	erlotinib
2.07	1	erlotinib
2.09	1	erlotinib
2.09	1	erlotinib
2.09	1	erlotinib
2.09	1	erlotinib
2.17	1	erlotinib
2.17	1	erlotinib
2.17	1	erlotinib
2.2	1	erlotinib
2.2	1	erlotinib
2.27	1	erlotinib
2.29	1	erlotinib
2.35	1	erlotinib
2.36	1	erlotinib
2.38	1	erlotinib
2.39	1	erlotinib
2.42	1	erlotinib
2.43	1	erlotinib
2.43	1	erlotinib
2.49	1	erlotinib
2.51	1	erlotinib
2.67	1	erlotinib
2.68	1	erlotinib
2.71	1	erlotinib
2.71	1	erlotinib
2.79	1	erlotinib
2.79	1	erlotinib
2.79	1	erlotinib
2.83	1	erlotinib
2.83	1	erlotinib
2.83	1	erlotinib
2.88	1	erlotinib
2.88	1	erlotinib
2.88	1	erlotinib
2.9	1	erlotinib
2.9	1	erlotinib
2.9	1	erlotinib
2.91	1	erlotinib
2.91	1	erlotinib
2.93	1	erlotinib
2.93	1	erlotinib
2.99	1	erlotinib
3.07	1	erlotinib
3.07	1	erlotinib
3.23	1	erlotinib
3.58	1	erlotinib
3.61	1	erlotinib
3.7	1	erlotinib
3.74	1	erlotinib
3.74	1	erlotinib
3.74	1	erlotinib
3.77	1	erlotinib
3.77	1	erlotinib
3.77	1	erlotinib
3.77	1	erlotinib
3.81	1	erlotinib
3.81	1	erlotinib
3.86	1	erlotinib
3.97	1	erlotinib
4.06	1	erlotinib
4.34	1	erlotinib
4.37	1	erlotinib
4.66	1	erlotinib
4.68	1	erlotinib
4.72	1	erlotinib
5.02	1	erlotinib
5.04	1	erlotinib
5.35	1	erlotinib
5.35	1	erlotinib
5.42	1	erlotinib
5.46	1	erlotinib
5.48	1	erlotinib
5.61	1	erlotinib
5.61	1	erlotinib
5.65	1	erlotinib
5.65	1	erlotinib
5.66	1	erlotinib
5.66	1	erlotinib
5.66	1	erlotinib
5.66	1	erlotinib
5.68	1	erlotinib
5.68	1	erlotinib
5.68	1	erlotinib
5.69	1	erlotinib
5.71	1	erlotinib
5.76	1	erlotinib
5.79	1	erlotinib
5.84	1	erlotinib
5.88	1	erlotinib
6.26	1	erlotinib
6.46	1	erlotinib
6.77	1	erlotinib
6.87	1	erlotinib
6.98	1	erlotinib
7.41	1	erlotinib
7.43	1	erlotinib
7.43	1	erlotinib
7.46	1	erlotinib
7.46	1	erlotinib
7.49	1	erlotinib
8.36	1	erlotinib
8.38	1	erlotinib
9.29	1	erlotinib
9.3	1	erlotinib
12.9	1	erlotinib
13.5	1	erlotinib
15.7	1	erlotinib
0.028	0	erlotinib
0.095	0	erlotinib
0.095	0	erlotinib
0.163	0	erlotinib
0.226	0	erlotinib
0.226	0	erlotinib
0.289	0	erlotinib
0.289	0	erlotinib
0.347	0	erlotinib
0.41	0	erlotinib
0.41	0	erlotinib
0.468	0	erlotinib
0.521	0	erlotinib
0.5645	0	erlotinib
0.613	0	erlotinib
0.613	0	erlotinib
0.6955	0	erlotinib
0.6955	0	erlotinib
0.7585	0	erlotinib
0.7925	0	erlotinib
0.836	0	erlotinib
0.875	0	erlotinib
0.9045	0	erlotinib
0.9575	0	erlotinib
0.9885	0	erlotinib
1.025	0	erlotinib
1.065	0	erlotinib
1.09	0	erlotinib
1.155	0	erlotinib
1.245	0	erlotinib
1.245	0	erlotinib
1.245	0	erlotinib
1.245	0	erlotinib
1.35	0	erlotinib
1.4	0	erlotinib
1.44	0	erlotinib
1.47	0	erlotinib
1.525	0	erlotinib
1.525	0	erlotinib
1.58	0	erlotinib
1.645	0	erlotinib
1.645	0	erlotinib
1.715	0	erlotinib
1.74	0	erlotinib
1.79	0	erlotinib
1.82	0	erlotinib
1.865	0	erlotinib
1.89	0	erlotinib
1.935	0	erlotinib
1.985	0	erlotinib
2.015	0	erlotinib
2.055	0	erlotinib
2.11	0	erlotinib
2.15	0	erlotinib
2.185	0	erlotinib
2.215	0	erlotinib
2.255	0	erlotinib
2.3	0	erlotinib
2.34	0	erlotinib
2.37	0	erlotinib
2.405	0	erlotinib
2.46	0	erlotinib
2.5	0	erlotinib
2.53	0	erlotinib
2.575	0	erlotinib
2.61	0	erlotinib
2.645	0	erlotinib
2.695	0	erlotinib
2.74	0	erlotinib
2.78	0	erlotinib
2.805	0	erlotinib
2.845	0	erlotinib
2.89	0	erlotinib
2.96	0	erlotinib
2.96	0	erlotinib
3.15	0	erlotinib
3.31	0	erlotinib
3.485	0	erlotinib
3.65	0	erlotinib
3.8	0	erlotinib
3.915	0	erlotinib
4.11	0	erlotinib
4.28	0	erlotinib
4.52	0	erlotinib
4.52	0	erlotinib
4.76	0	erlotinib
4.93	0	erlotinib
5.06	0	erlotinib
5.235	0	erlotinib
5.385	0	erlotinib
5.55	0	erlotinib
5.7	0	erlotinib
5.85	0	erlotinib
6.61	0	erlotinib
7.21	0	erlotinib
7.81	0	erlotinib
8.405	0	erlotinib
9.495	0	erlotinib
10.055	0	erlotinib
10.45	0	erlotinib
10.95	0	erlotinib
11.45	0	erlotinib
12.45	0	erlotinib
12.85	0	erlotinib
13.25	0	erlotinib
13.75	0	erlotinib
14.15	0	erlotinib
14.55	0	erlotinib
24.15	0	erlotinib
