## Supplementary data files for "Cancer patient survival can be accurately parameterized, revealing time-dependent therapeutic effects and doubling the precision of small trials": LUXLung8_3A.csv

Time	Event	Arm
0.0667	1	afatinib
0.0667	1	afatinib
0.21	1	afatinib
0.401	1	afatinib
0.703	1	afatinib
0.703	1	afatinib
0.703	1	afatinib
0.735	1	afatinib
0.783	1	afatinib
0.783	1	afatinib
0.878	1	afatinib
0.878	1	afatinib
0.926	1	afatinib
0.926	1	afatinib
0.926	1	afatinib
0.926	1	afatinib
0.926	1	afatinib
0.989	1	afatinib
0.989	1	afatinib
0.989	1	afatinib
1.12	1	afatinib
1.2	1	afatinib
1.2	1	afatinib
1.28	1	afatinib
1.36	1	afatinib
1.36	1	afatinib
1.36	1	afatinib
1.45	1	afatinib
1.45	1	afatinib
1.51	1	afatinib
1.51	1	afatinib
1.55	1	afatinib
1.55	1	afatinib
1.59	1	afatinib
1.59	1	afatinib
1.59	1	afatinib
1.66	1	afatinib
1.77	1	afatinib
1.77	1	afatinib
1.85	1	afatinib
1.91	1	afatinib
1.91	1	afatinib
1.91	1	afatinib
2.02	1	afatinib
2.02	1	afatinib
2.02	1	afatinib
2.12	1	afatinib
2.12	1	afatinib
2.12	1	afatinib
2.28	1	afatinib
2.28	1	afatinib
2.33	1	afatinib
2.42	1	afatinib
2.42	1	afatinib
2.42	1	afatinib
2.42	1	afatinib
2.44	1	afatinib
2.46	1	afatinib
2.52	1	afatinib
2.55	1	afatinib
2.65	1	afatinib
2.65	1	afatinib
2.68	1	afatinib
2.7	1	afatinib
2.7	1	afatinib
2.73	1	afatinib
2.76	1	afatinib
2.78	1	afatinib
2.91	1	afatinib
2.91	1	afatinib
2.91	1	afatinib
2.91	1	afatinib
2.95	1	afatinib
2.95	1	afatinib
2.97	1	afatinib
2.97	1	afatinib
2.98	1	afatinib
2.98	1	afatinib
3.18	1	afatinib
3.22	1	afatinib
3.22	1	afatinib
3.22	1	afatinib
3.22	1	afatinib
3.32	1	afatinib
3.32	1	afatinib
3.32	1	afatinib
3.33	1	afatinib
3.34	1	afatinib
3.39	1	afatinib
3.39	1	afatinib
3.41	1	afatinib
3.5	1	afatinib
3.51	1	afatinib
3.53	1	afatinib
3.63	1	afatinib
3.65	1	afatinib
3.8	1	afatinib
3.8	1	afatinib
3.81	1	afatinib
3.84	1	afatinib
3.92	1	afatinib
3.93	1	afatinib
3.98	1	afatinib
4.12	1	afatinib
4.16	1	afatinib
4.18	1	afatinib
4.26	1	afatinib
4.28	1	afatinib
4.35	1	afatinib
4.38	1	afatinib
4.38	1	afatinib
4.45	1	afatinib
4.45	1	afatinib
4.49	1	afatinib
4.49	1	afatinib
4.51	1	afatinib
4.61	1	afatinib
4.7	1	afatinib
4.7	1	afatinib
4.71	1	afatinib
4.78	1	afatinib
4.8	1	afatinib
4.82	1	afatinib
4.83	1	afatinib
4.86	1	afatinib
4.91	1	afatinib
4.93	1	afatinib
4.98	1	afatinib
5.13	1	afatinib
5.14	1	afatinib
5.17	1	afatinib
5.21	1	afatinib
5.23	1	afatinib
5.35	1	afatinib
5.36	1	afatinib
5.5	1	afatinib
5.54	1	afatinib
5.56	1	afatinib
5.59	1	afatinib
5.59	1	afatinib
5.88	1	afatinib
5.89	1	afatinib
5.91	1	afatinib
6.09	1	afatinib
6.1	1	afatinib
6.15	1	afatinib
6.19	1	afatinib
6.31	1	afatinib
6.31	1	afatinib
6.32	1	afatinib
6.34	1	afatinib
6.41	1	afatinib
6.42	1	afatinib
6.48	1	afatinib
6.48	1	afatinib
6.51	1	afatinib
6.52	1	afatinib
6.58	1	afatinib
6.58	1	afatinib
6.61	1	afatinib
6.63	1	afatinib
6.67	1	afatinib
6.68	1	afatinib
6.68	1	afatinib
6.69	1	afatinib
6.71	1	afatinib
6.73	1	afatinib
6.74	1	afatinib
6.78	1	afatinib
6.82	1	afatinib
6.84	1	afatinib
7.14	1	afatinib
7.16	1	afatinib
7.18	1	afatinib
7.21	1	afatinib
7.26	1	afatinib
7.26	1	afatinib
7.26	1	afatinib
7.28	1	afatinib
7.29	1	afatinib
7.31	1	afatinib
7.33	1	afatinib
7.36	1	afatinib
7.38	1	afatinib
7.43	1	afatinib
7.48	1	afatinib
7.5	1	afatinib
7.58	1	afatinib
7.6	1	afatinib
7.61	1	afatinib
7.73	1	afatinib
7.74	1	afatinib
7.77	1	afatinib
7.85	1	afatinib
7.85	1	afatinib
7.86	1	afatinib
7.96	1	afatinib
7.99	1	afatinib
8.04	1	afatinib
8.08	1	afatinib
8.11	1	afatinib
8.11	1	afatinib
8.13	1	afatinib
8.13	1	afatinib
8.37	1	afatinib
8.37	1	afatinib
8.39	1	afatinib
8.47	1	afatinib
8.47	1	afatinib
8.51	1	afatinib
8.51	1	afatinib
8.59	1	afatinib
8.62	1	afatinib
8.66	1	afatinib
8.77	1	afatinib
8.81	1	afatinib
8.86	1	afatinib
8.86	1	afatinib
8.91	1	afatinib
8.96	1	afatinib
8.98	1	afatinib
9.03	1	afatinib
9.23	1	afatinib
9.26	1	afatinib
9.29	1	afatinib
9.34	1	afatinib
9.39	1	afatinib
9.76	1	afatinib
9.78	1	afatinib
9.93	1	afatinib
9.93	1	afatinib
10	1	afatinib
10.1	1	afatinib
10.2	1	afatinib
10.3	1	afatinib
10.7	1	afatinib
10.7	1	afatinib
10.8	1	afatinib
10.8	1	afatinib
10.9	1	afatinib
11.5	1	afatinib
11.5	1	afatinib
11.6	1	afatinib
11.7	1	afatinib
11.7	1	afatinib
11.8	1	afatinib
11.9	1	afatinib
11.9	1	afatinib
12	1	afatinib
12.1	1	afatinib
12.5	1	afatinib
12.5	1	afatinib
12.5	1	afatinib
12.5	1	afatinib
12.7	1	afatinib
12.7	1	afatinib
12.7	1	afatinib
12.9	1	afatinib
12.9	1	afatinib
13.2	1	afatinib
13.3	1	afatinib
13.4	1	afatinib
13.4	1	afatinib
13.4	1	afatinib
13.8	1	afatinib
14	1	afatinib
14	1	afatinib
14	1	afatinib
14.2	1	afatinib
14.3	1	afatinib
14.4	1	afatinib
14.5	1	afatinib
14.5	1	afatinib
14.9	1	afatinib
14.9	1	afatinib
15	1	afatinib
15.1	1	afatinib
15.1	1	afatinib
15.2	1	afatinib
15.2	1	afatinib
15.7	1	afatinib
16	1	afatinib
16.3	1	afatinib
16.6	1	afatinib
17	1	afatinib
17.1	1	afatinib
17.1	1	afatinib
17.6	1	afatinib
17.7	1	afatinib
17.8	1	afatinib
18.5	1	afatinib
18.6	1	afatinib
18.6	1	afatinib
18.8	1	afatinib
19	1	afatinib
19.9	1	afatinib
19.9	1	afatinib
21.1	1	afatinib
22.4	1	afatinib
23.1	1	afatinib
23.3	1	afatinib
23.6	1	afatinib
24	1	afatinib
24.2	1	afatinib
24.3	1	afatinib
28.2	1	afatinib
0.552	0	afatinib
1.16	0	afatinib
1.81	0	afatinib
2.375	0	afatinib
3.995	0	afatinib
5	0	afatinib
7.49	0	afatinib
9.14	0	afatinib
9.295	0	afatinib
9.45	0	afatinib
9.6	0	afatinib
9.75	0	afatinib
9.88	0	afatinib
10.05	0	afatinib
10.15	0	afatinib
10.35	0	afatinib
10.45	0	afatinib
10.65	0	afatinib
10.75	0	afatinib
10.95	0	afatinib
11.05	0	afatinib
11.25	0	afatinib
11.35	0	afatinib
11.55	0	afatinib
11.65	0	afatinib
11.85	0	afatinib
12.15	0	afatinib
12.35	0	afatinib
12.55	0	afatinib
12.75	0	afatinib
12.95	0	afatinib
13.15	0	afatinib
13.35	0	afatinib
13.45	0	afatinib
13.65	0	afatinib
13.85	0	afatinib
14.05	0	afatinib
14.25	0	afatinib
14.45	0	afatinib
14.65	0	afatinib
14.85	0	afatinib
15.15	0	afatinib
15.25	0	afatinib
15.45	0	afatinib
15.55	0	afatinib
15.75	0	afatinib
15.85	0	afatinib
15.95	0	afatinib
16.15	0	afatinib
16.25	0	afatinib
16.45	0	afatinib
16.55	0	afatinib
16.75	0	afatinib
16.85	0	afatinib
16.95	0	afatinib
17.15	0	afatinib
17.25	0	afatinib
17.45	0	afatinib
17.55	0	afatinib
17.75	0	afatinib
17.85	0	afatinib
18.25	0	afatinib
18.45	0	afatinib
18.65	0	afatinib
18.95	0	afatinib
19.15	0	afatinib
19.35	0	afatinib
19.65	0	afatinib
19.85	0	afatinib
20.05	0	afatinib
20.35	0	afatinib
20.55	0	afatinib
20.75	0	afatinib
21.25	0	afatinib
21.45	0	afatinib
21.65	0	afatinib
21.85	0	afatinib
22.05	0	afatinib
22.25	0	afatinib
22.45	0	afatinib
22.75	0	afatinib
22.95	0	afatinib
23.15	0	afatinib
23.35	0	afatinib
23.55	0	afatinib
23.75	0	afatinib
24.75	0	afatinib
25.45	0	afatinib
26.25	0	afatinib
27.75	0	afatinib
28.45	0	afatinib
29.15	0	afatinib
0.426	1	erlotinib
0.453	1	erlotinib
0.475	1	erlotinib
0.476	1	erlotinib
0.555	1	erlotinib
0.603	1	erlotinib
0.713	1	erlotinib
0.733	1	erlotinib
0.78	1	erlotinib
0.811	1	erlotinib
0.832	1	erlotinib
0.9	1	erlotinib
0.914	1	erlotinib
0.934	1	erlotinib
0.934	1	erlotinib
1.27	1	erlotinib
1.27	1	erlotinib
1.27	1	erlotinib
1.27	1	erlotinib
1.27	1	erlotinib
1.27	1	erlotinib
1.27	1	erlotinib
1.29	1	erlotinib
1.29	1	erlotinib
1.35	1	erlotinib
1.35	1	erlotinib
1.41	1	erlotinib
1.43	1	erlotinib
1.53	1	erlotinib
1.56	1	erlotinib
1.56	1	erlotinib
1.59	1	erlotinib
1.8	1	erlotinib
1.8	1	erlotinib
1.81	1	erlotinib
1.85	1	erlotinib
1.85	1	erlotinib
1.86	1	erlotinib
1.86	1	erlotinib
1.91	1	erlotinib
1.91	1	erlotinib
1.96	1	erlotinib
1.96	1	erlotinib
2.06	1	erlotinib
2.06	1	erlotinib
2.07	1	erlotinib
2.07	1	erlotinib
2.11	1	erlotinib
2.14	1	erlotinib
2.18	1	erlotinib
2.22	1	erlotinib
2.3	1	erlotinib
2.3	1	erlotinib
2.3	1	erlotinib
2.3	1	erlotinib
2.3	1	erlotinib
2.3	1	erlotinib
2.38	1	erlotinib
2.38	1	erlotinib
2.41	1	erlotinib
2.41	1	erlotinib
2.48	1	erlotinib
2.49	1	erlotinib
2.51	1	erlotinib
2.54	1	erlotinib
2.54	1	erlotinib
2.56	1	erlotinib
2.56	1	erlotinib
2.59	1	erlotinib
2.64	1	erlotinib
2.65	1	erlotinib
2.65	1	erlotinib
2.71	1	erlotinib
2.71	1	erlotinib
2.85	1	erlotinib
2.85	1	erlotinib
2.85	1	erlotinib
2.85	1	erlotinib
2.85	1	erlotinib
2.85	1	erlotinib
2.96	1	erlotinib
2.99	1	erlotinib
3.03	1	erlotinib
3.04	1	erlotinib
3.06	1	erlotinib
3.1	1	erlotinib
3.12	1	erlotinib
3.14	1	erlotinib
3.16	1	erlotinib
3.21	1	erlotinib
3.23	1	erlotinib
3.26	1	erlotinib
3.36	1	erlotinib
3.39	1	erlotinib
3.39	1	erlotinib
3.41	1	erlotinib
3.41	1	erlotinib
3.46	1	erlotinib
3.49	1	erlotinib
3.53	1	erlotinib
3.57	1	erlotinib
3.61	1	erlotinib
3.61	1	erlotinib
3.61	1	erlotinib
3.61	1	erlotinib
3.67	1	erlotinib
3.67	1	erlotinib
3.67	1	erlotinib
3.67	1	erlotinib
3.76	1	erlotinib
3.76	1	erlotinib
3.77	1	erlotinib
3.79	1	erlotinib
3.84	1	erlotinib
3.86	1	erlotinib
3.87	1	erlotinib
3.89	1	erlotinib
3.91	1	erlotinib
3.91	1	erlotinib
3.92	1	erlotinib
3.97	1	erlotinib
3.97	1	erlotinib
3.97	1	erlotinib
3.99	1	erlotinib
4.08	1	erlotinib
4.11	1	erlotinib
4.18	1	erlotinib
4.34	1	erlotinib
4.34	1	erlotinib
4.34	1	erlotinib
4.34	1	erlotinib
4.36	1	erlotinib
4.44	1	erlotinib
4.44	1	erlotinib
4.47	1	erlotinib
4.71	1	erlotinib
4.71	1	erlotinib
4.74	1	erlotinib
4.74	1	erlotinib
4.76	1	erlotinib
4.79	1	erlotinib
4.81	1	erlotinib
4.81	1	erlotinib
4.82	1	erlotinib
4.84	1	erlotinib
4.9	1	erlotinib
4.94	1	erlotinib
5.08	1	erlotinib
5.1	1	erlotinib
5.1	1	erlotinib
5.17	1	erlotinib
5.19	1	erlotinib
5.19	1	erlotinib
5.21	1	erlotinib
5.21	1	erlotinib
5.35	1	erlotinib
5.35	1	erlotinib
5.38	1	erlotinib
5.42	1	erlotinib
5.51	1	erlotinib
5.51	1	erlotinib
5.54	1	erlotinib
5.57	1	erlotinib
5.59	1	erlotinib
5.64	1	erlotinib
5.67	1	erlotinib
5.69	1	erlotinib
5.69	1	erlotinib
5.75	1	erlotinib
5.78	1	erlotinib
5.79	1	erlotinib
5.79	1	erlotinib
5.82	1	erlotinib
5.84	1	erlotinib
5.89	1	erlotinib
5.91	1	erlotinib
5.99	1	erlotinib
6.19	1	erlotinib
6.23	1	erlotinib
6.28	1	erlotinib
6.32	1	erlotinib
6.41	1	erlotinib
6.45	1	erlotinib
6.45	1	erlotinib
6.47	1	erlotinib
6.49	1	erlotinib
6.49	1	erlotinib
6.63	1	erlotinib
6.67	1	erlotinib
6.69	1	erlotinib
6.74	1	erlotinib
6.74	1	erlotinib
6.83	1	erlotinib
6.84	1	erlotinib
6.86	1	erlotinib
6.89	1	erlotinib
6.94	1	erlotinib
6.94	1	erlotinib
6.96	1	erlotinib
6.96	1	erlotinib
7	1	erlotinib
7.03	1	erlotinib
7.21	1	erlotinib
7.23	1	erlotinib
7.27	1	erlotinib
7.27	1	erlotinib
7.37	1	erlotinib
7.42	1	erlotinib
7.44	1	erlotinib
7.47	1	erlotinib
7.48	1	erlotinib
7.79	1	erlotinib
7.84	1	erlotinib
7.84	1	erlotinib
7.96	1	erlotinib
7.98	1	erlotinib
8	1	erlotinib
8.01	1	erlotinib
8.05	1	erlotinib
8.09	1	erlotinib
8.24	1	erlotinib
8.29	1	erlotinib
8.33	1	erlotinib
8.36	1	erlotinib
8.39	1	erlotinib
8.42	1	erlotinib
8.75	1	erlotinib
8.78	1	erlotinib
8.82	1	erlotinib
8.85	1	erlotinib
8.9	1	erlotinib
8.9	1	erlotinib
8.91	1	erlotinib
8.96	1	erlotinib
8.96	1	erlotinib
8.99	1	erlotinib
8.99	1	erlotinib
9.11	1	erlotinib
9.11	1	erlotinib
9.15	1	erlotinib
9.33	1	erlotinib
9.45	1	erlotinib
9.47	1	erlotinib
9.48	1	erlotinib
9.51	1	erlotinib
9.6	1	erlotinib
9.64	1	erlotinib
9.86	1	erlotinib
9.9	1	erlotinib
9.9	1	erlotinib
9.9	1	erlotinib
10.1	1	erlotinib
10.1	1	erlotinib
10.3	1	erlotinib
10.3	1	erlotinib
10.4	1	erlotinib
10.4	1	erlotinib
10.9	1	erlotinib
11	1	erlotinib
11.2	1	erlotinib
11.2	1	erlotinib
11.3	1	erlotinib
11.4	1	erlotinib
11.4	1	erlotinib
11.4	1	erlotinib
11.5	1	erlotinib
11.7	1	erlotinib
11.7	1	erlotinib
11.7	1	erlotinib
11.7	1	erlotinib
11.8	1	erlotinib
11.8	1	erlotinib
11.9	1	erlotinib
11.9	1	erlotinib
12	1	erlotinib
12.2	1	erlotinib
12.2	1	erlotinib
12.2	1	erlotinib
12.4	1	erlotinib
12.4	1	erlotinib
12.8	1	erlotinib
12.8	1	erlotinib
12.8	1	erlotinib
12.8	1	erlotinib
13.2	1	erlotinib
13.2	1	erlotinib
13.2	1	erlotinib
13.4	1	erlotinib
13.4	1	erlotinib
13.6	1	erlotinib
13.6	1	erlotinib
14	1	erlotinib
14.1	1	erlotinib
14.1	1	erlotinib
14.3	1	erlotinib
14.6	1	erlotinib
14.6	1	erlotinib
14.7	1	erlotinib
14.8	1	erlotinib
15	1	erlotinib
15.1	1	erlotinib
15.2	1	erlotinib
15.3	1	erlotinib
15.5	1	erlotinib
15.5	1	erlotinib
15.8	1	erlotinib
15.9	1	erlotinib
15.9	1	erlotinib
16	1	erlotinib
16.1	1	erlotinib
16.7	1	erlotinib
16.7	1	erlotinib
16.8	1	erlotinib
17.6	1	erlotinib
18.1	1	erlotinib
18.2	1	erlotinib
18.6	1	erlotinib
18.6	1	erlotinib
18.6	1	erlotinib
18.9	1	erlotinib
18.9	1	erlotinib
20.1	1	erlotinib
21.6	1	erlotinib
21.7	1	erlotinib
24.8	1	erlotinib
0.2705	0	erlotinib
0.5445	0	erlotinib
0.8215	0	erlotinib
1.1025	0	erlotinib
1.37	0	erlotinib
1.65	0	erlotinib
1.935	0	erlotinib
2.185	0	erlotinib
2.47	0	erlotinib
2.78	0	erlotinib
9.19	0	erlotinib
9.31	0	erlotinib
9.46	0	erlotinib
9.61	0	erlotinib
9.75	0	erlotinib
9.915	0	erlotinib
10.05	0	erlotinib
10.25	0	erlotinib
10.35	0	erlotinib
10.55	0	erlotinib
10.65	0	erlotinib
10.85	0	erlotinib
10.95	0	erlotinib
11.15	0	erlotinib
11.25	0	erlotinib
11.45	0	erlotinib
11.55	0	erlotinib
11.75	0	erlotinib
11.85	0	erlotinib
12.15	0	erlotinib
12.35	0	erlotinib
12.55	0	erlotinib
12.75	0	erlotinib
12.95	0	erlotinib
13.15	0	erlotinib
13.35	0	erlotinib
13.45	0	erlotinib
13.65	0	erlotinib
13.85	0	erlotinib
14.05	0	erlotinib
14.2	0	erlotinib
14.4	0	erlotinib
14.65	0	erlotinib
14.85	0	erlotinib
15.25	0	erlotinib
15.55	0	erlotinib
15.85	0	erlotinib
16.15	0	erlotinib
16.45	0	erlotinib
16.75	0	erlotinib
17.05	0	erlotinib
17.35	0	erlotinib
17.65	0	erlotinib
18.25	0	erlotinib
18.45	0	erlotinib
18.75	0	erlotinib
18.95	0	erlotinib
19.25	0	erlotinib
19.45	0	erlotinib
19.75	0	erlotinib
19.95	0	erlotinib
20.25	0	erlotinib
20.45	0	erlotinib
20.75	0	erlotinib
21.45	0	erlotinib
21.95	0	erlotinib
22.45	0	erlotinib
22.95	0	erlotinib
23.45	0	erlotinib
25.45	0	erlotinib
27.25	0	erlotinib
27.55	0	erlotinib
