## Supplementary data files for "Cancer patient survival can be accurately parameterized, revealing time-dependent therapeutic effects and doubling the precision of small trials": MA17R_1A.csv

Time	Event	Arm
0.045	1	Placebo
0.0899	1	Placebo
0.36	1	Placebo
0.36	1	Placebo
0.36	1	Placebo
0.36	1	Placebo
0.62	1	Placebo
0.62	1	Placebo
0.62	1	Placebo
0.62	1	Placebo
0.62	1	Placebo
0.62	1	Placebo
0.62	1	Placebo
0.644	1	Placebo
0.926	1	Placebo
0.935	1	Placebo
1.22	1	Placebo
1.22	1	Placebo
1.22	1	Placebo
1.22	1	Placebo
1.22	1	Placebo
1.26	1	Placebo
1.5	1	Placebo
1.5	1	Placebo
1.5	1	Placebo
1.82	1	Placebo
1.82	1	Placebo
1.82	1	Placebo
2.11	1	Placebo
2.11	1	Placebo
2.39	1	Placebo
2.39	1	Placebo
2.39	1	Placebo
2.39	1	Placebo
2.39	1	Placebo
2.41	1	Placebo
2.44	1	Placebo
2.68	1	Placebo
2.68	1	Placebo
2.68	1	Placebo
2.68	1	Placebo
2.68	1	Placebo
3.01	1	Placebo
3.02	1	Placebo
3.29	1	Placebo
3.29	1	Placebo
3.29	1	Placebo
3.29	1	Placebo
3.32	1	Placebo
3.58	1	Placebo
3.58	1	Placebo
3.58	1	Placebo
3.58	1	Placebo
3.6	1	Placebo
3.62	1	Placebo
3.63	1	Placebo
3.85	1	Placebo
3.85	1	Placebo
3.85	1	Placebo
3.85	1	Placebo
3.85	1	Placebo
4.1	1	Placebo
4.1	1	Placebo
4.1	1	Placebo
4.1	1	Placebo
4.1	1	Placebo
4.1	1	Placebo
4.1	1	Placebo
4.1	1	Placebo
4.1	1	Placebo
4.11	1	Placebo
4.13	1	Placebo
4.15	1	Placebo
4.46	1	Placebo
4.74	1	Placebo
4.74	1	Placebo
4.74	1	Placebo
4.74	1	Placebo
5.05	1	Placebo
5.38	1	Placebo
5.43	1	Placebo
5.67	1	Placebo
5.67	1	Placebo
6	1	Placebo
6.02	1	Placebo
6.26	1	Placebo
6.26	1	Placebo
6.26	1	Placebo
6.33	1	Placebo
6.56	1	Placebo
6.56	1	Placebo
6.92	1	Placebo
7.28	1	Placebo
7.51	1	Placebo
8.14	1	Placebo
8.7	1	Placebo
8.7	1	Placebo
9.6	1	Placebo
0.237	0	Placebo
0.237	0	Placebo
0.4935	0	Placebo
0.4935	0	Placebo
0.7995	0	Placebo
0.7995	0	Placebo
1.0965	0	Placebo
1.38	0	Placebo
1.38	0	Placebo
1.555	0	Placebo
1.69	0	Placebo
1.69	0	Placebo
1.99	0	Placebo
1.99	0	Placebo
2.28	0	Placebo
2.28	0	Placebo
2.28	0	Placebo
2.28	0	Placebo
2.435	0	Placebo
2.56	0	Placebo
2.56	0	Placebo
2.56	0	Placebo
2.685	0	Placebo
2.87	0	Placebo
2.87	0	Placebo
2.87	0	Placebo
2.87	0	Placebo
3.16	0	Placebo
3.16	0	Placebo
3.16	0	Placebo
3.16	0	Placebo
3.16	0	Placebo
3.305	0	Placebo
3.455	0	Placebo
3.455	0	Placebo
3.455	0	Placebo
3.455	0	Placebo
3.455	0	Placebo
3.61	0	Placebo
3.74	0	Placebo
3.74	0	Placebo
3.74	0	Placebo
3.74	0	Placebo
3.855	0	Placebo
4	0	Placebo
4	0	Placebo
4	0	Placebo
4	0	Placebo
4.17	0	Placebo
4.335	0	Placebo
4.335	0	Placebo
4.335	0	Placebo
4.465	0	Placebo
4.625	0	Placebo
4.625	0	Placebo
4.625	0	Placebo
4.76	0	Placebo
4.93	0	Placebo
4.93	0	Placebo
4.93	0	Placebo
5.055	0	Placebo
5.07	0	Placebo
5.07	0	Placebo
5.07	0	Placebo
5.07	0	Placebo
5.085	0	Placebo
5.085	0	Placebo
5.095	0	Placebo
5.095	0	Placebo
5.105	0	Placebo
5.105	0	Placebo
5.115	0	Placebo
5.25	0	Placebo
5.25	0	Placebo
5.25	0	Placebo
5.25	0	Placebo
5.25	0	Placebo
5.25	0	Placebo
5.25	0	Placebo
5.25	0	Placebo
5.25	0	Placebo
5.25	0	Placebo
5.25	0	Placebo
5.25	0	Placebo
5.25	0	Placebo
5.25	0	Placebo
5.25	0	Placebo
5.25	0	Placebo
5.25	0	Placebo
5.25	0	Placebo
5.25	0	Placebo
5.25	0	Placebo
5.25	0	Placebo
5.25	0	Placebo
5.25	0	Placebo
5.25	0	Placebo
5.25	0	Placebo
5.25	0	Placebo
5.25	0	Placebo
5.25	0	Placebo
5.25	0	Placebo
5.25	0	Placebo
5.25	0	Placebo
5.25	0	Placebo
5.25	0	Placebo
5.25	0	Placebo
5.25	0	Placebo
5.25	0	Placebo
5.25	0	Placebo
5.25	0	Placebo
5.25	0	Placebo
5.25	0	Placebo
5.25	0	Placebo
5.25	0	Placebo
5.25	0	Placebo
5.25	0	Placebo
5.25	0	Placebo
5.25	0	Placebo
5.25	0	Placebo
5.25	0	Placebo
5.25	0	Placebo
5.385	0	Placebo
5.395	0	Placebo
5.395	0	Placebo
5.405	0	Placebo
5.405	0	Placebo
5.42	0	Placebo
5.42	0	Placebo
5.42	0	Placebo
5.42	0	Placebo
5.435	0	Placebo
5.435	0	Placebo
5.445	0	Placebo
5.445	0	Placebo
5.56	0	Placebo
5.56	0	Placebo
5.56	0	Placebo
5.56	0	Placebo
5.56	0	Placebo
5.56	0	Placebo
5.56	0	Placebo
5.56	0	Placebo
5.56	0	Placebo
5.56	0	Placebo
5.56	0	Placebo
5.56	0	Placebo
5.56	0	Placebo
5.56	0	Placebo
5.56	0	Placebo
5.56	0	Placebo
5.56	0	Placebo
5.56	0	Placebo
5.56	0	Placebo
5.56	0	Placebo
5.56	0	Placebo
5.56	0	Placebo
5.56	0	Placebo
5.56	0	Placebo
5.56	0	Placebo
5.56	0	Placebo
5.56	0	Placebo
5.56	0	Placebo
5.56	0	Placebo
5.56	0	Placebo
5.56	0	Placebo
5.56	0	Placebo
5.56	0	Placebo
5.56	0	Placebo
5.56	0	Placebo
5.56	0	Placebo
5.56	0	Placebo
5.56	0	Placebo
5.56	0	Placebo
5.56	0	Placebo
5.675	0	Placebo
5.675	0	Placebo
5.685	0	Placebo
5.685	0	Placebo
5.695	0	Placebo
5.695	0	Placebo
5.71	0	Placebo
5.71	0	Placebo
5.71	0	Placebo
5.71	0	Placebo
5.86	0	Placebo
5.86	0	Placebo
5.86	0	Placebo
5.86	0	Placebo
5.86	0	Placebo
5.86	0	Placebo
5.86	0	Placebo
5.86	0	Placebo
5.86	0	Placebo
5.86	0	Placebo
5.86	0	Placebo
5.86	0	Placebo
5.86	0	Placebo
5.86	0	Placebo
5.86	0	Placebo
5.86	0	Placebo
5.86	0	Placebo
5.86	0	Placebo
5.86	0	Placebo
5.86	0	Placebo
5.86	0	Placebo
5.86	0	Placebo
5.86	0	Placebo
5.86	0	Placebo
5.86	0	Placebo
5.86	0	Placebo
5.86	0	Placebo
5.86	0	Placebo
5.86	0	Placebo
5.86	0	Placebo
5.86	0	Placebo
5.86	0	Placebo
5.86	0	Placebo
5.86	0	Placebo
5.86	0	Placebo
5.86	0	Placebo
5.86	0	Placebo
5.86	0	Placebo
5.86	0	Placebo
5.86	0	Placebo
5.86	0	Placebo
5.86	0	Placebo
5.86	0	Placebo
5.86	0	Placebo
5.86	0	Placebo
5.86	0	Placebo
5.86	0	Placebo
5.86	0	Placebo
5.86	0	Placebo
5.86	0	Placebo
5.86	0	Placebo
6.005	0	Placebo
6.005	0	Placebo
6.015	0	Placebo
6.015	0	Placebo
6.015	0	Placebo
6.025	0	Placebo
6.025	0	Placebo
6.035	0	Placebo
6.035	0	Placebo
6.035	0	Placebo
6.15	0	Placebo
6.15	0	Placebo
6.15	0	Placebo
6.15	0	Placebo
6.15	0	Placebo
6.15	0	Placebo
6.15	0	Placebo
6.15	0	Placebo
6.15	0	Placebo
6.15	0	Placebo
6.15	0	Placebo
6.15	0	Placebo
6.15	0	Placebo
6.15	0	Placebo
6.15	0	Placebo
6.15	0	Placebo
6.15	0	Placebo
6.15	0	Placebo
6.15	0	Placebo
6.15	0	Placebo
6.15	0	Placebo
6.15	0	Placebo
6.15	0	Placebo
6.15	0	Placebo
6.15	0	Placebo
6.15	0	Placebo
6.15	0	Placebo
6.15	0	Placebo
6.15	0	Placebo
6.15	0	Placebo
6.15	0	Placebo
6.15	0	Placebo
6.15	0	Placebo
6.15	0	Placebo
6.15	0	Placebo
6.15	0	Placebo
6.15	0	Placebo
6.15	0	Placebo
6.15	0	Placebo
6.15	0	Placebo
6.15	0	Placebo
6.15	0	Placebo
6.15	0	Placebo
6.15	0	Placebo
6.15	0	Placebo
6.15	0	Placebo
6.15	0	Placebo
6.15	0	Placebo
6.15	0	Placebo
6.15	0	Placebo
6.15	0	Placebo
6.15	0	Placebo
6.15	0	Placebo
6.15	0	Placebo
6.15	0	Placebo
6.15	0	Placebo
6.15	0	Placebo
6.15	0	Placebo
6.265	0	Placebo
6.265	0	Placebo
6.265	0	Placebo
6.28	0	Placebo
6.28	0	Placebo
6.28	0	Placebo
6.28	0	Placebo
6.28	0	Placebo
6.295	0	Placebo
6.295	0	Placebo
6.295	0	Placebo
6.305	0	Placebo
6.305	0	Placebo
6.305	0	Placebo
6.32	0	Placebo
6.32	0	Placebo
6.32	0	Placebo
6.32	0	Placebo
6.32	0	Placebo
6.445	0	Placebo
6.445	0	Placebo
6.445	0	Placebo
6.445	0	Placebo
6.445	0	Placebo
6.445	0	Placebo
6.445	0	Placebo
6.445	0	Placebo
6.445	0	Placebo
6.445	0	Placebo
6.445	0	Placebo
6.445	0	Placebo
6.445	0	Placebo
6.445	0	Placebo
6.445	0	Placebo
6.445	0	Placebo
6.445	0	Placebo
6.445	0	Placebo
6.445	0	Placebo
6.445	0	Placebo
6.445	0	Placebo
6.445	0	Placebo
6.445	0	Placebo
6.445	0	Placebo
6.445	0	Placebo
6.445	0	Placebo
6.445	0	Placebo
6.445	0	Placebo
6.445	0	Placebo
6.445	0	Placebo
6.445	0	Placebo
6.445	0	Placebo
6.445	0	Placebo
6.445	0	Placebo
6.445	0	Placebo
6.445	0	Placebo
6.445	0	Placebo
6.445	0	Placebo
6.445	0	Placebo
6.445	0	Placebo
6.445	0	Placebo
6.445	0	Placebo
6.445	0	Placebo
6.445	0	Placebo
6.445	0	Placebo
6.445	0	Placebo
6.445	0	Placebo
6.445	0	Placebo
6.445	0	Placebo
6.445	0	Placebo
6.445	0	Placebo
6.445	0	Placebo
6.445	0	Placebo
6.445	0	Placebo
6.445	0	Placebo
6.445	0	Placebo
6.445	0	Placebo
6.445	0	Placebo
6.445	0	Placebo
6.445	0	Placebo
6.445	0	Placebo
6.565	0	Placebo
6.565	0	Placebo
6.575	0	Placebo
6.575	0	Placebo
6.575	0	Placebo
6.585	0	Placebo
6.585	0	Placebo
6.585	0	Placebo
6.6	0	Placebo
6.6	0	Placebo
6.6	0	Placebo
6.6	0	Placebo
6.6	0	Placebo
6.62	0	Placebo
6.62	0	Placebo
6.62	0	Placebo
6.62	0	Placebo
6.62	0	Placebo
6.775	0	Placebo
6.775	0	Placebo
6.775	0	Placebo
6.775	0	Placebo
6.775	0	Placebo
6.775	0	Placebo
6.775	0	Placebo
6.775	0	Placebo
6.775	0	Placebo
6.775	0	Placebo
6.775	0	Placebo
6.775	0	Placebo
6.775	0	Placebo
6.775	0	Placebo
6.775	0	Placebo
6.775	0	Placebo
6.775	0	Placebo
6.775	0	Placebo
6.775	0	Placebo
6.775	0	Placebo
6.775	0	Placebo
6.775	0	Placebo
6.775	0	Placebo
6.775	0	Placebo
6.775	0	Placebo
6.775	0	Placebo
6.775	0	Placebo
6.775	0	Placebo
6.775	0	Placebo
6.775	0	Placebo
6.775	0	Placebo
6.775	0	Placebo
6.775	0	Placebo
6.775	0	Placebo
6.775	0	Placebo
6.775	0	Placebo
6.775	0	Placebo
6.775	0	Placebo
6.775	0	Placebo
6.775	0	Placebo
6.775	0	Placebo
6.775	0	Placebo
6.775	0	Placebo
6.775	0	Placebo
6.775	0	Placebo
6.775	0	Placebo
6.775	0	Placebo
6.775	0	Placebo
6.775	0	Placebo
6.775	0	Placebo
6.775	0	Placebo
6.775	0	Placebo
6.775	0	Placebo
6.775	0	Placebo
6.775	0	Placebo
6.775	0	Placebo
6.775	0	Placebo
6.775	0	Placebo
6.775	0	Placebo
6.775	0	Placebo
6.775	0	Placebo
6.775	0	Placebo
6.775	0	Placebo
6.775	0	Placebo
6.775	0	Placebo
6.775	0	Placebo
6.775	0	Placebo
6.775	0	Placebo
6.775	0	Placebo
6.775	0	Placebo
6.775	0	Placebo
6.775	0	Placebo
6.775	0	Placebo
6.775	0	Placebo
6.775	0	Placebo
6.775	0	Placebo
6.775	0	Placebo
6.925	0	Placebo
6.925	0	Placebo
6.925	0	Placebo
6.935	0	Placebo
6.935	0	Placebo
6.945	0	Placebo
6.945	0	Placebo
6.945	0	Placebo
6.955	0	Placebo
6.955	0	Placebo
6.955	0	Placebo
6.975	0	Placebo
6.975	0	Placebo
6.975	0	Placebo
6.975	0	Placebo
6.975	0	Placebo
6.975	0	Placebo
6.975	0	Placebo
6.975	0	Placebo
7.12	0	Placebo
7.12	0	Placebo
7.12	0	Placebo
7.12	0	Placebo
7.12	0	Placebo
7.12	0	Placebo
7.12	0	Placebo
7.12	0	Placebo
7.12	0	Placebo
7.12	0	Placebo
7.12	0	Placebo
7.12	0	Placebo
7.12	0	Placebo
7.12	0	Placebo
7.12	0	Placebo
7.12	0	Placebo
7.12	0	Placebo
7.12	0	Placebo
7.12	0	Placebo
7.12	0	Placebo
7.12	0	Placebo
7.12	0	Placebo
7.12	0	Placebo
7.12	0	Placebo
7.12	0	Placebo
7.12	0	Placebo
7.12	0	Placebo
7.12	0	Placebo
7.12	0	Placebo
7.12	0	Placebo
7.12	0	Placebo
7.12	0	Placebo
7.12	0	Placebo
7.12	0	Placebo
7.12	0	Placebo
7.12	0	Placebo
7.12	0	Placebo
7.12	0	Placebo
7.12	0	Placebo
7.12	0	Placebo
7.12	0	Placebo
7.12	0	Placebo
7.12	0	Placebo
7.12	0	Placebo
7.12	0	Placebo
7.12	0	Placebo
7.12	0	Placebo
7.12	0	Placebo
7.12	0	Placebo
7.12	0	Placebo
7.12	0	Placebo
7.12	0	Placebo
7.12	0	Placebo
7.12	0	Placebo
7.12	0	Placebo
7.12	0	Placebo
7.12	0	Placebo
7.12	0	Placebo
7.12	0	Placebo
7.12	0	Placebo
7.12	0	Placebo
7.12	0	Placebo
7.12	0	Placebo
7.12	0	Placebo
7.12	0	Placebo
7.12	0	Placebo
7.12	0	Placebo
7.12	0	Placebo
7.255	0	Placebo
7.265	0	Placebo
7.275	0	Placebo
7.285	0	Placebo
7.285	0	Placebo
7.4	0	Placebo
7.4	0	Placebo
7.4	0	Placebo
7.4	0	Placebo
7.4	0	Placebo
7.4	0	Placebo
7.4	0	Placebo
7.4	0	Placebo
7.4	0	Placebo
7.4	0	Placebo
7.4	0	Placebo
7.4	0	Placebo
7.4	0	Placebo
7.4	0	Placebo
7.4	0	Placebo
7.4	0	Placebo
7.4	0	Placebo
7.4	0	Placebo
7.4	0	Placebo
7.4	0	Placebo
7.4	0	Placebo
7.4	0	Placebo
7.4	0	Placebo
7.4	0	Placebo
7.4	0	Placebo
7.4	0	Placebo
7.4	0	Placebo
7.4	0	Placebo
7.515	0	Placebo
7.525	0	Placebo
7.535	0	Placebo
7.545	0	Placebo
7.545	0	Placebo
7.555	0	Placebo
7.57	0	Placebo
7.57	0	Placebo
7.585	0	Placebo
7.585	0	Placebo
7.73	0	Placebo
7.73	0	Placebo
7.73	0	Placebo
7.73	0	Placebo
7.73	0	Placebo
7.73	0	Placebo
7.73	0	Placebo
7.73	0	Placebo
7.73	0	Placebo
7.73	0	Placebo
7.73	0	Placebo
7.73	0	Placebo
7.73	0	Placebo
7.73	0	Placebo
7.73	0	Placebo
7.73	0	Placebo
7.73	0	Placebo
7.73	0	Placebo
7.73	0	Placebo
7.73	0	Placebo
7.73	0	Placebo
7.73	0	Placebo
7.73	0	Placebo
7.73	0	Placebo
7.73	0	Placebo
7.73	0	Placebo
7.73	0	Placebo
7.73	0	Placebo
7.73	0	Placebo
7.73	0	Placebo
7.73	0	Placebo
7.73	0	Placebo
7.73	0	Placebo
7.73	0	Placebo
7.73	0	Placebo
8.005	0	Placebo
8.005	0	Placebo
8.005	0	Placebo
8.005	0	Placebo
8.005	0	Placebo
8.005	0	Placebo
8.005	0	Placebo
8.005	0	Placebo
8.005	0	Placebo
8.005	0	Placebo
8.005	0	Placebo
8.005	0	Placebo
8.005	0	Placebo
8.005	0	Placebo
8.005	0	Placebo
8.005	0	Placebo
8.005	0	Placebo
8.005	0	Placebo
8.005	0	Placebo
8.005	0	Placebo
8.005	0	Placebo
8.005	0	Placebo
8.005	0	Placebo
8.005	0	Placebo
8.005	0	Placebo
8.005	0	Placebo
8.005	0	Placebo
8.005	0	Placebo
8.005	0	Placebo
8.005	0	Placebo
8.005	0	Placebo
8.005	0	Placebo
8.005	0	Placebo
8.005	0	Placebo
8.145	0	Placebo
8.155	0	Placebo
8.17	0	Placebo
8.17	0	Placebo
8.19	0	Placebo
8.19	0	Placebo
8.19	0	Placebo
8.33	0	Placebo
8.33	0	Placebo
8.33	0	Placebo
8.33	0	Placebo
8.33	0	Placebo
8.33	0	Placebo
8.33	0	Placebo
8.33	0	Placebo
8.33	0	Placebo
8.33	0	Placebo
8.33	0	Placebo
8.33	0	Placebo
8.33	0	Placebo
8.33	0	Placebo
8.33	0	Placebo
8.33	0	Placebo
8.33	0	Placebo
8.33	0	Placebo
8.33	0	Placebo
8.33	0	Placebo
8.33	0	Placebo
8.33	0	Placebo
8.33	0	Placebo
8.33	0	Placebo
8.33	0	Placebo
8.33	0	Placebo
8.33	0	Placebo
8.33	0	Placebo
8.33	0	Placebo
8.33	0	Placebo
8.33	0	Placebo
8.33	0	Placebo
8.465	0	Placebo
8.475	0	Placebo
8.475	0	Placebo
8.49	0	Placebo
8.49	0	Placebo
8.51	0	Placebo
8.51	0	Placebo
8.51	0	Placebo
8.61	0	Placebo
8.61	0	Placebo
8.61	0	Placebo
8.61	0	Placebo
8.61	0	Placebo
8.61	0	Placebo
8.61	0	Placebo
8.61	0	Placebo
8.61	0	Placebo
8.61	0	Placebo
8.61	0	Placebo
8.61	0	Placebo
8.61	0	Placebo
8.61	0	Placebo
8.61	0	Placebo
8.61	0	Placebo
8.61	0	Placebo
8.61	0	Placebo
8.61	0	Placebo
8.61	0	Placebo
8.61	0	Placebo
8.61	0	Placebo
8.705	0	Placebo
8.72	0	Placebo
8.72	0	Placebo
8.72	0	Placebo
8.735	0	Placebo
8.745	0	Placebo
8.755	0	Placebo
8.89	0	Placebo
8.89	0	Placebo
8.89	0	Placebo
8.89	0	Placebo
8.89	0	Placebo
8.89	0	Placebo
8.89	0	Placebo
8.89	0	Placebo
8.89	0	Placebo
8.89	0	Placebo
8.89	0	Placebo
8.89	0	Placebo
8.89	0	Placebo
8.89	0	Placebo
8.89	0	Placebo
8.89	0	Placebo
8.89	0	Placebo
8.89	0	Placebo
8.89	0	Placebo
8.89	0	Placebo
8.89	0	Placebo
8.89	0	Placebo
8.89	0	Placebo
8.89	0	Placebo
8.89	0	Placebo
8.89	0	Placebo
8.89	0	Placebo
8.89	0	Placebo
8.89	0	Placebo
8.89	0	Placebo
8.89	0	Placebo
8.89	0	Placebo
9.035	0	Placebo
9.06	0	Placebo
9.06	0	Placebo
9.205	0	Placebo
9.205	0	Placebo
9.205	0	Placebo
9.205	0	Placebo
9.205	0	Placebo
9.205	0	Placebo
9.205	0	Placebo
9.205	0	Placebo
9.205	0	Placebo
9.205	0	Placebo
9.205	0	Placebo
9.205	0	Placebo
9.205	0	Placebo
9.205	0	Placebo
9.205	0	Placebo
9.205	0	Placebo
9.205	0	Placebo
9.355	0	Placebo
9.365	0	Placebo
9.385	0	Placebo
9.495	0	Placebo
9.495	0	Placebo
9.495	0	Placebo
9.495	0	Placebo
9.495	0	Placebo
9.495	0	Placebo
9.495	0	Placebo
9.495	0	Placebo
9.495	0	Placebo
9.495	0	Placebo
9.495	0	Placebo
9.495	0	Placebo
9.495	0	Placebo
9.605	0	Placebo
9.75	0	Placebo
9.75	0	Placebo
9.75	0	Placebo
9.75	0	Placebo
9.75	0	Placebo
9.75	0	Placebo
9.75	0	Placebo
9.75	0	Placebo
9.75	0	Placebo
9.75	0	Placebo
9.75	0	Placebo
9.75	0	Placebo
9.75	0	Placebo
9.75	0	Placebo
9.75	0	Placebo
9.75	0	Placebo
9.75	0	Placebo
9.9	0	Placebo
9.9	0	Placebo
9.925	0	Placebo
9.94	0	Placebo
9.94	0	Placebo
9.94	0	Placebo
9.94	0	Placebo
9.94	0	Placebo
9.94	0	Placebo
9.94	0	Placebo
9.94	0	Placebo
9.94	0	Placebo
9.94	0	Placebo
9.94	0	Placebo
9.94	0	Placebo
9.94	0	Placebo
9.94	0	Placebo
9.94	0	Placebo
9.94	0	Placebo
9.94	0	Placebo
9.94	0	Placebo
9.94	0	Placebo
0.543	1	Letrozole
0.595	1	Letrozole
0.595	1	Letrozole
0.595	1	Letrozole
0.695	1	Letrozole
0.695	1	Letrozole
0.856	1	Letrozole
0.856	1	Letrozole
1.07	1	Letrozole
1.07	1	Letrozole
1.11	1	Letrozole
1.11	1	Letrozole
1.11	1	Letrozole
1.18	1	Letrozole
1.18	1	Letrozole
1.93	1	Letrozole
1.98	1	Letrozole
1.98	1	Letrozole
2.04	1	Letrozole
2.09	1	Letrozole
2.13	1	Letrozole
2.13	1	Letrozole
2.59	1	Letrozole
2.59	1	Letrozole
2.69	1	Letrozole
2.8	1	Letrozole
2.8	1	Letrozole
2.8	1	Letrozole
3.03	1	Letrozole
3.03	1	Letrozole
3.03	1	Letrozole
3.03	1	Letrozole
3.03	1	Letrozole
3.25	1	Letrozole
3.25	1	Letrozole
3.25	1	Letrozole
3.56	1	Letrozole
3.56	1	Letrozole
3.71	1	Letrozole
3.97	1	Letrozole
4.14	1	Letrozole
4.21	1	Letrozole
4.37	1	Letrozole
4.43	1	Letrozole
4.45	1	Letrozole
4.49	1	Letrozole
4.78	1	Letrozole
4.81	1	Letrozole
4.84	1	Letrozole
4.88	1	Letrozole
5	1	Letrozole
5.56	1	Letrozole
5.61	1	Letrozole
5.64	1	Letrozole
5.66	1	Letrozole
5.69	1	Letrozole
5.92	1	Letrozole
6.13	1	Letrozole
6.22	1	Letrozole
6.28	1	Letrozole
6.41	1	Letrozole
6.43	1	Letrozole
6.51	1	Letrozole
6.63	1	Letrozole
6.99	1	Letrozole
7.45	1	Letrozole
7.65	1	Letrozole
0.10265	0	Letrozole
0.212	0	Letrozole
0.3115	0	Letrozole
0.4165	0	Letrozole
0.521	0	Letrozole
0.619	0	Letrozole
0.7235	0	Letrozole
0.828	0	Letrozole
0.924	0	Letrozole
1.145	0	Letrozole
1.25	0	Letrozole
1.415	0	Letrozole
1.52	0	Letrozole
1.64	0	Letrozole
1.765	0	Letrozole
1.895	0	Letrozole
2.11	0	Letrozole
2.155	0	Letrozole
2.21	0	Letrozole
2.265	0	Letrozole
2.32	0	Letrozole
2.37	0	Letrozole
2.465	0	Letrozole
2.545	0	Letrozole
2.545	0	Letrozole
2.61	0	Letrozole
2.66	0	Letrozole
2.745	0	Letrozole
2.745	0	Letrozole
2.845	0	Letrozole
2.965	0	Letrozole
2.965	0	Letrozole
3.115	0	Letrozole
3.21	0	Letrozole
3.365	0	Letrozole
3.455	0	Letrozole
3.58	0	Letrozole
3.675	0	Letrozole
3.795	0	Letrozole
3.88	0	Letrozole
4.045	0	Letrozole
4.095	0	Letrozole
4.145	0	Letrozole
4.195	0	Letrozole
4.245	0	Letrozole
4.29	0	Letrozole
4.345	0	Letrozole
4.395	0	Letrozole
4.445	0	Letrozole
4.495	0	Letrozole
4.545	0	Letrozole
4.595	0	Letrozole
4.645	0	Letrozole
4.695	0	Letrozole
4.745	0	Letrozole
4.8	0	Letrozole
4.85	0	Letrozole
4.91	0	Letrozole
4.945	0	Letrozole
5.005	0	Letrozole
5.015	0	Letrozole
5.015	0	Letrozole
5.03	0	Letrozole
5.03	0	Letrozole
5.03	0	Letrozole
5.03	0	Letrozole
5.045	0	Letrozole
5.045	0	Letrozole
5.055	0	Letrozole
5.055	0	Letrozole
5.065	0	Letrozole
5.065	0	Letrozole
5.08	0	Letrozole
5.08	0	Letrozole
5.08	0	Letrozole
5.08	0	Letrozole
5.095	0	Letrozole
5.095	0	Letrozole
5.105	0	Letrozole
5.105	0	Letrozole
5.115	0	Letrozole
5.115	0	Letrozole
5.13	0	Letrozole
5.13	0	Letrozole
5.13	0	Letrozole
5.145	0	Letrozole
5.145	0	Letrozole
5.155	0	Letrozole
5.155	0	Letrozole
5.165	0	Letrozole
5.165	0	Letrozole
5.175	0	Letrozole
5.175	0	Letrozole
5.185	0	Letrozole
5.185	0	Letrozole
5.195	0	Letrozole
5.195	0	Letrozole
5.205	0	Letrozole
5.205	0	Letrozole
5.215	0	Letrozole
5.215	0	Letrozole
5.225	0	Letrozole
5.225	0	Letrozole
5.235	0	Letrozole
5.235	0	Letrozole
5.245	0	Letrozole
5.245	0	Letrozole
5.255	0	Letrozole
5.265	0	Letrozole
5.265	0	Letrozole
5.275	0	Letrozole
5.275	0	Letrozole
5.285	0	Letrozole
5.285	0	Letrozole
5.295	0	Letrozole
5.295	0	Letrozole
5.305	0	Letrozole
5.305	0	Letrozole
5.315	0	Letrozole
5.315	0	Letrozole
5.325	0	Letrozole
5.325	0	Letrozole
5.335	0	Letrozole
5.335	0	Letrozole
5.345	0	Letrozole
5.345	0	Letrozole
5.355	0	Letrozole
5.355	0	Letrozole
5.365	0	Letrozole
5.365	0	Letrozole
5.375	0	Letrozole
5.385	0	Letrozole
5.385	0	Letrozole
5.395	0	Letrozole
5.395	0	Letrozole
5.405	0	Letrozole
5.405	0	Letrozole
5.415	0	Letrozole
5.415	0	Letrozole
5.425	0	Letrozole
5.425	0	Letrozole
5.435	0	Letrozole
5.435	0	Letrozole
5.445	0	Letrozole
5.445	0	Letrozole
5.455	0	Letrozole
5.455	0	Letrozole
5.465	0	Letrozole
5.465	0	Letrozole
5.475	0	Letrozole
5.475	0	Letrozole
5.485	0	Letrozole
5.485	0	Letrozole
5.495	0	Letrozole
5.495	0	Letrozole
5.505	0	Letrozole
5.52	0	Letrozole
5.52	0	Letrozole
5.52	0	Letrozole
5.52	0	Letrozole
5.535	0	Letrozole
5.535	0	Letrozole
5.545	0	Letrozole
5.545	0	Letrozole
5.555	0	Letrozole
5.555	0	Letrozole
5.565	0	Letrozole
5.565	0	Letrozole
5.575	0	Letrozole
5.575	0	Letrozole
5.585	0	Letrozole
5.585	0	Letrozole
5.595	0	Letrozole
5.595	0	Letrozole
5.605	0	Letrozole
5.605	0	Letrozole
5.615	0	Letrozole
5.615	0	Letrozole
5.63	0	Letrozole
5.63	0	Letrozole
5.63	0	Letrozole
5.645	0	Letrozole
5.645	0	Letrozole
5.655	0	Letrozole
5.655	0	Letrozole
5.665	0	Letrozole
5.665	0	Letrozole
5.68	0	Letrozole
5.68	0	Letrozole
5.68	0	Letrozole
5.68	0	Letrozole
5.7	0	Letrozole
5.7	0	Letrozole
5.7	0	Letrozole
5.7	0	Letrozole
5.715	0	Letrozole
5.715	0	Letrozole
5.725	0	Letrozole
5.725	0	Letrozole
5.735	0	Letrozole
5.735	0	Letrozole
5.745	0	Letrozole
5.745	0	Letrozole
5.755	0	Letrozole
5.765	0	Letrozole
5.765	0	Letrozole
5.775	0	Letrozole
5.775	0	Letrozole
5.785	0	Letrozole
5.785	0	Letrozole
5.795	0	Letrozole
5.795	0	Letrozole
5.805	0	Letrozole
5.805	0	Letrozole
5.815	0	Letrozole
5.815	0	Letrozole
5.825	0	Letrozole
5.825	0	Letrozole
5.835	0	Letrozole
5.835	0	Letrozole
5.845	0	Letrozole
5.845	0	Letrozole
5.855	0	Letrozole
5.855	0	Letrozole
5.865	0	Letrozole
5.865	0	Letrozole
5.875	0	Letrozole
5.885	0	Letrozole
5.885	0	Letrozole
5.895	0	Letrozole
5.895	0	Letrozole
5.905	0	Letrozole
5.905	0	Letrozole
5.915	0	Letrozole
5.915	0	Letrozole
5.925	0	Letrozole
5.925	0	Letrozole
5.935	0	Letrozole
5.935	0	Letrozole
5.945	0	Letrozole
5.945	0	Letrozole
5.955	0	Letrozole
5.955	0	Letrozole
5.965	0	Letrozole
5.965	0	Letrozole
5.975	0	Letrozole
5.975	0	Letrozole
5.985	0	Letrozole
5.985	0	Letrozole
5.995	0	Letrozole
6.005	0	Letrozole
6.005	0	Letrozole
6.005	0	Letrozole
6.015	0	Letrozole
6.015	0	Letrozole
6.015	0	Letrozole
6.075	0	Letrozole
6.075	0	Letrozole
6.075	0	Letrozole
6.075	0	Letrozole
6.075	0	Letrozole
6.075	0	Letrozole
6.075	0	Letrozole
6.075	0	Letrozole
6.075	0	Letrozole
6.075	0	Letrozole
6.075	0	Letrozole
6.075	0	Letrozole
6.075	0	Letrozole
6.075	0	Letrozole
6.075	0	Letrozole
6.075	0	Letrozole
6.075	0	Letrozole
6.075	0	Letrozole
6.075	0	Letrozole
6.075	0	Letrozole
6.075	0	Letrozole
6.075	0	Letrozole
6.075	0	Letrozole
6.075	0	Letrozole
6.075	0	Letrozole
6.075	0	Letrozole
6.075	0	Letrozole
6.075	0	Letrozole
6.075	0	Letrozole
6.075	0	Letrozole
6.075	0	Letrozole
6.075	0	Letrozole
6.075	0	Letrozole
6.075	0	Letrozole
6.075	0	Letrozole
6.135	0	Letrozole
6.135	0	Letrozole
6.135	0	Letrozole
6.15	0	Letrozole
6.15	0	Letrozole
6.15	0	Letrozole
6.15	0	Letrozole
6.15	0	Letrozole
6.15	0	Letrozole
6.15	0	Letrozole
6.19	0	Letrozole
6.19	0	Letrozole
6.19	0	Letrozole
6.19	0	Letrozole
6.19	0	Letrozole
6.19	0	Letrozole
6.19	0	Letrozole
6.19	0	Letrozole
6.19	0	Letrozole
6.19	0	Letrozole
6.19	0	Letrozole
6.19	0	Letrozole
6.19	0	Letrozole
6.19	0	Letrozole
6.19	0	Letrozole
6.19	0	Letrozole
6.19	0	Letrozole
6.19	0	Letrozole
6.19	0	Letrozole
6.23	0	Letrozole
6.23	0	Letrozole
6.23	0	Letrozole
6.23	0	Letrozole
6.23	0	Letrozole
6.23	0	Letrozole
6.23	0	Letrozole
6.245	0	Letrozole
6.245	0	Letrozole
6.245	0	Letrozole
6.26	0	Letrozole
6.26	0	Letrozole
6.26	0	Letrozole
6.26	0	Letrozole
6.26	0	Letrozole
6.26	0	Letrozole
6.275	0	Letrozole
6.275	0	Letrozole
6.275	0	Letrozole
6.285	0	Letrozole
6.285	0	Letrozole
6.285	0	Letrozole
6.285	0	Letrozole
6.295	0	Letrozole
6.295	0	Letrozole
6.295	0	Letrozole
6.305	0	Letrozole
6.305	0	Letrozole
6.305	0	Letrozole
6.315	0	Letrozole
6.315	0	Letrozole
6.315	0	Letrozole
6.325	0	Letrozole
6.325	0	Letrozole
6.325	0	Letrozole
6.335	0	Letrozole
6.335	0	Letrozole
6.335	0	Letrozole
6.335	0	Letrozole
6.345	0	Letrozole
6.345	0	Letrozole
6.345	0	Letrozole
6.355	0	Letrozole
6.355	0	Letrozole
6.355	0	Letrozole
6.365	0	Letrozole
6.365	0	Letrozole
6.365	0	Letrozole
6.375	0	Letrozole
6.375	0	Letrozole
6.375	0	Letrozole
6.385	0	Letrozole
6.385	0	Letrozole
6.385	0	Letrozole
6.385	0	Letrozole
6.4	0	Letrozole
6.4	0	Letrozole
6.4	0	Letrozole
6.4	0	Letrozole
6.4	0	Letrozole
6.4	0	Letrozole
6.415	0	Letrozole
6.415	0	Letrozole
6.415	0	Letrozole
6.425	0	Letrozole
6.425	0	Letrozole
6.425	0	Letrozole
6.425	0	Letrozole
6.435	0	Letrozole
6.435	0	Letrozole
6.435	0	Letrozole
6.445	0	Letrozole
6.445	0	Letrozole
6.445	0	Letrozole
6.46	0	Letrozole
6.46	0	Letrozole
6.46	0	Letrozole
6.46	0	Letrozole
6.46	0	Letrozole
6.46	0	Letrozole
6.475	0	Letrozole
6.475	0	Letrozole
6.475	0	Letrozole
6.475	0	Letrozole
6.485	0	Letrozole
6.485	0	Letrozole
6.485	0	Letrozole
6.495	0	Letrozole
6.495	0	Letrozole
6.495	0	Letrozole
6.505	0	Letrozole
6.505	0	Letrozole
6.505	0	Letrozole
6.515	0	Letrozole
6.515	0	Letrozole
6.515	0	Letrozole
6.525	0	Letrozole
6.525	0	Letrozole
6.525	0	Letrozole
6.525	0	Letrozole
6.535	0	Letrozole
6.535	0	Letrozole
6.535	0	Letrozole
6.545	0	Letrozole
6.545	0	Letrozole
6.545	0	Letrozole
6.555	0	Letrozole
6.555	0	Letrozole
6.555	0	Letrozole
6.565	0	Letrozole
6.565	0	Letrozole
6.565	0	Letrozole
6.575	0	Letrozole
6.575	0	Letrozole
6.575	0	Letrozole
6.575	0	Letrozole
6.585	0	Letrozole
6.585	0	Letrozole
6.585	0	Letrozole
6.595	0	Letrozole
6.595	0	Letrozole
6.595	0	Letrozole
6.605	0	Letrozole
6.605	0	Letrozole
6.605	0	Letrozole
6.615	0	Letrozole
6.615	0	Letrozole
6.615	0	Letrozole
6.615	0	Letrozole
6.625	0	Letrozole
6.625	0	Letrozole
6.625	0	Letrozole
6.635	0	Letrozole
6.635	0	Letrozole
6.635	0	Letrozole
6.645	0	Letrozole
6.645	0	Letrozole
6.645	0	Letrozole
6.655	0	Letrozole
6.655	0	Letrozole
6.655	0	Letrozole
6.665	0	Letrozole
6.665	0	Letrozole
6.665	0	Letrozole
6.665	0	Letrozole
6.675	0	Letrozole
6.675	0	Letrozole
6.675	0	Letrozole
6.685	0	Letrozole
6.685	0	Letrozole
6.685	0	Letrozole
6.695	0	Letrozole
6.695	0	Letrozole
6.695	0	Letrozole
6.705	0	Letrozole
6.705	0	Letrozole
6.705	0	Letrozole
6.715	0	Letrozole
6.715	0	Letrozole
6.715	0	Letrozole
6.715	0	Letrozole
6.725	0	Letrozole
6.725	0	Letrozole
6.725	0	Letrozole
6.735	0	Letrozole
6.735	0	Letrozole
6.735	0	Letrozole
6.745	0	Letrozole
6.745	0	Letrozole
6.745	0	Letrozole
6.755	0	Letrozole
6.755	0	Letrozole
6.755	0	Letrozole
6.765	0	Letrozole
6.765	0	Letrozole
6.765	0	Letrozole
6.765	0	Letrozole
6.775	0	Letrozole
6.775	0	Letrozole
6.775	0	Letrozole
6.785	0	Letrozole
6.785	0	Letrozole
6.785	0	Letrozole
6.795	0	Letrozole
6.795	0	Letrozole
6.795	0	Letrozole
6.805	0	Letrozole
6.805	0	Letrozole
6.805	0	Letrozole
6.805	0	Letrozole
6.815	0	Letrozole
6.815	0	Letrozole
6.815	0	Letrozole
6.825	0	Letrozole
6.825	0	Letrozole
6.825	0	Letrozole
6.835	0	Letrozole
6.835	0	Letrozole
6.835	0	Letrozole
6.85	0	Letrozole
6.85	0	Letrozole
6.85	0	Letrozole
6.85	0	Letrozole
6.85	0	Letrozole
6.85	0	Letrozole
6.85	0	Letrozole
6.865	0	Letrozole
6.865	0	Letrozole
6.865	0	Letrozole
6.88	0	Letrozole
6.88	0	Letrozole
6.88	0	Letrozole
6.88	0	Letrozole
6.88	0	Letrozole
6.88	0	Letrozole
6.895	0	Letrozole
6.895	0	Letrozole
6.895	0	Letrozole
6.905	0	Letrozole
6.905	0	Letrozole
6.905	0	Letrozole
6.905	0	Letrozole
6.92	0	Letrozole
6.92	0	Letrozole
6.92	0	Letrozole
6.92	0	Letrozole
6.92	0	Letrozole
6.92	0	Letrozole
6.96	0	Letrozole
6.96	0	Letrozole
6.96	0	Letrozole
6.96	0	Letrozole
6.96	0	Letrozole
6.96	0	Letrozole
6.96	0	Letrozole
6.96	0	Letrozole
6.96	0	Letrozole
6.96	0	Letrozole
6.96	0	Letrozole
6.96	0	Letrozole
6.96	0	Letrozole
6.96	0	Letrozole
6.96	0	Letrozole
6.96	0	Letrozole
6.96	0	Letrozole
6.96	0	Letrozole
6.96	0	Letrozole
6.995	0	Letrozole
6.995	0	Letrozole
6.995	0	Letrozole
7.005	0	Letrozole
7.03	0	Letrozole
7.03	0	Letrozole
7.03	0	Letrozole
7.03	0	Letrozole
7.07	0	Letrozole
7.07	0	Letrozole
7.07	0	Letrozole
7.07	0	Letrozole
7.07	0	Letrozole
7.095	0	Letrozole
7.105	0	Letrozole
7.115	0	Letrozole
7.125	0	Letrozole
7.125	0	Letrozole
7.135	0	Letrozole
7.145	0	Letrozole
7.245	0	Letrozole
7.245	0	Letrozole
7.245	0	Letrozole
7.245	0	Letrozole
7.245	0	Letrozole
7.245	0	Letrozole
7.245	0	Letrozole
7.245	0	Letrozole
7.245	0	Letrozole
7.245	0	Letrozole
7.245	0	Letrozole
7.245	0	Letrozole
7.245	0	Letrozole
7.245	0	Letrozole
7.245	0	Letrozole
7.245	0	Letrozole
7.245	0	Letrozole
7.245	0	Letrozole
7.245	0	Letrozole
7.245	0	Letrozole
7.245	0	Letrozole
7.245	0	Letrozole
7.35	0	Letrozole
7.35	0	Letrozole
7.365	0	Letrozole
7.375	0	Letrozole
7.375	0	Letrozole
7.385	0	Letrozole
7.4	0	Letrozole
7.4	0	Letrozole
7.42	0	Letrozole
7.42	0	Letrozole
7.435	0	Letrozole
7.435	0	Letrozole
7.445	0	Letrozole
7.46	0	Letrozole
7.46	0	Letrozole
7.48	0	Letrozole
7.48	0	Letrozole
7.495	0	Letrozole
7.495	0	Letrozole
7.505	0	Letrozole
7.52	0	Letrozole
7.52	0	Letrozole
7.535	0	Letrozole
7.55	0	Letrozole
7.55	0	Letrozole
7.565	0	Letrozole
7.565	0	Letrozole
7.575	0	Letrozole
7.585	0	Letrozole
7.595	0	Letrozole
7.61	0	Letrozole
7.61	0	Letrozole
7.625	0	Letrozole
7.625	0	Letrozole
7.635	0	Letrozole
7.645	0	Letrozole
7.66	0	Letrozole
7.66	0	Letrozole
7.68	0	Letrozole
7.68	0	Letrozole
7.68	0	Letrozole
7.695	0	Letrozole
7.705	0	Letrozole
7.715	0	Letrozole
7.725	0	Letrozole
7.735	0	Letrozole
7.745	0	Letrozole
7.745	0	Letrozole
7.755	0	Letrozole
7.765	0	Letrozole
7.775	0	Letrozole
7.785	0	Letrozole
7.845	0	Letrozole
7.845	0	Letrozole
7.845	0	Letrozole
7.845	0	Letrozole
7.845	0	Letrozole
7.845	0	Letrozole
7.845	0	Letrozole
7.845	0	Letrozole
7.845	0	Letrozole
7.845	0	Letrozole
7.845	0	Letrozole
7.845	0	Letrozole
7.845	0	Letrozole
7.91	0	Letrozole
7.91	0	Letrozole
7.925	0	Letrozole
7.935	0	Letrozole
7.935	0	Letrozole
7.945	0	Letrozole
7.955	0	Letrozole
7.965	0	Letrozole
7.975	0	Letrozole
7.985	0	Letrozole
7.995	0	Letrozole
8.005	0	Letrozole
8.015	0	Letrozole
8.025	0	Letrozole
8.035	0	Letrozole
8.045	0	Letrozole
8.045	0	Letrozole
8.055	0	Letrozole
8.065	0	Letrozole
8.075	0	Letrozole
8.085	0	Letrozole
8.1	0	Letrozole
8.1	0	Letrozole
8.1	0	Letrozole
8.115	0	Letrozole
8.125	0	Letrozole
8.135	0	Letrozole
8.135	0	Letrozole
8.145	0	Letrozole
8.155	0	Letrozole
8.165	0	Letrozole
8.175	0	Letrozole
8.185	0	Letrozole
8.185	0	Letrozole
8.195	0	Letrozole
8.205	0	Letrozole
8.215	0	Letrozole
8.225	0	Letrozole
8.225	0	Letrozole
8.235	0	Letrozole
8.245	0	Letrozole
8.255	0	Letrozole
8.265	0	Letrozole
8.275	0	Letrozole
8.275	0	Letrozole
8.285	0	Letrozole
8.295	0	Letrozole
8.305	0	Letrozole
8.315	0	Letrozole
8.315	0	Letrozole
8.325	0	Letrozole
8.335	0	Letrozole
8.345	0	Letrozole
8.355	0	Letrozole
8.365	0	Letrozole
8.365	0	Letrozole
8.375	0	Letrozole
8.385	0	Letrozole
8.395	0	Letrozole
8.405	0	Letrozole
8.405	0	Letrozole
8.415	0	Letrozole
8.425	0	Letrozole
8.435	0	Letrozole
8.485	0	Letrozole
8.485	0	Letrozole
8.485	0	Letrozole
8.485	0	Letrozole
8.485	0	Letrozole
8.485	0	Letrozole
8.485	0	Letrozole
8.485	0	Letrozole
8.485	0	Letrozole
8.485	0	Letrozole
8.485	0	Letrozole
8.535	0	Letrozole
8.545	0	Letrozole
8.545	0	Letrozole
8.555	0	Letrozole
8.565	0	Letrozole
8.575	0	Letrozole
8.585	0	Letrozole
8.595	0	Letrozole
8.595	0	Letrozole
8.605	0	Letrozole
8.615	0	Letrozole
8.625	0	Letrozole
8.635	0	Letrozole
8.635	0	Letrozole
8.645	0	Letrozole
8.655	0	Letrozole
8.665	0	Letrozole
8.675	0	Letrozole
8.685	0	Letrozole
8.685	0	Letrozole
8.695	0	Letrozole
8.705	0	Letrozole
8.715	0	Letrozole
8.725	0	Letrozole
8.725	0	Letrozole
8.735	0	Letrozole
8.745	0	Letrozole
8.755	0	Letrozole
8.765	0	Letrozole
8.775	0	Letrozole
8.775	0	Letrozole
8.785	0	Letrozole
8.795	0	Letrozole
8.805	0	Letrozole
8.82	0	Letrozole
8.82	0	Letrozole
8.82	0	Letrozole
8.835	0	Letrozole
8.845	0	Letrozole
8.855	0	Letrozole
8.865	0	Letrozole
8.865	0	Letrozole
8.875	0	Letrozole
8.885	0	Letrozole
8.895	0	Letrozole
8.905	0	Letrozole
8.905	0	Letrozole
8.915	0	Letrozole
8.925	0	Letrozole
8.935	0	Letrozole
8.945	0	Letrozole
8.955	0	Letrozole
8.955	0	Letrozole
8.965	0	Letrozole
8.975	0	Letrozole
8.985	0	Letrozole
8.995	0	Letrozole
9.015	0	Letrozole
9.025	0	Letrozole
9.045	0	Letrozole
9.055	0	Letrozole
9.065	0	Letrozole
9.085	0	Letrozole
9.095	0	Letrozole
9.105	0	Letrozole
9.125	0	Letrozole
9.135	0	Letrozole
9.145	0	Letrozole
9.165	0	Letrozole
9.175	0	Letrozole
9.185	0	Letrozole
9.205	0	Letrozole
9.215	0	Letrozole
9.235	0	Letrozole
9.245	0	Letrozole
9.255	0	Letrozole
9.275	0	Letrozole
9.285	0	Letrozole
9.295	0	Letrozole
9.315	0	Letrozole
9.325	0	Letrozole
9.335	0	Letrozole
9.355	0	Letrozole
9.365	0	Letrozole
9.375	0	Letrozole
9.395	0	Letrozole
9.405	0	Letrozole
9.425	0	Letrozole
9.435	0	Letrozole
9.445	0	Letrozole
9.48	0	Letrozole
9.48	0	Letrozole
9.48	0	Letrozole
9.505	0	Letrozole
9.515	0	Letrozole
9.525	0	Letrozole
9.58	0	Letrozole
9.58	0	Letrozole
9.58	0	Letrozole
9.58	0	Letrozole
9.58	0	Letrozole
9.58	0	Letrozole
9.68	0	Letrozole
9.68	0	Letrozole
9.68	0	Letrozole
9.68	0	Letrozole
9.68	0	Letrozole
9.68	0	Letrozole
9.68	0	Letrozole
9.68	0	Letrozole
9.68	0	Letrozole
9.745	0	Letrozole
9.755	0	Letrozole
9.795	0	Letrozole
9.795	0	Letrozole
9.795	0	Letrozole
9.795	0	Letrozole
9.795	0	Letrozole
9.85	0	Letrozole
9.85	0	Letrozole
9.865	0	Letrozole
9.885	0	Letrozole
9.9	0	Letrozole
9.9	0	Letrozole
9.925	0	Letrozole
9.935	0	Letrozole
9.945	0	Letrozole
9.965	0	Letrozole
9.975	0	Letrozole
9.99	0	Letrozole
9.99	0	Letrozole
9.99	0	Letrozole
9.99	0	Letrozole
9.99	0	Letrozole
9.99	0	Letrozole
9.99	0	Letrozole
9.99	0	Letrozole
9.99	0	Letrozole
9.99	0	Letrozole
9.99	0	Letrozole
9.99	0	Letrozole
9.99	0	Letrozole
9.99	0	Letrozole
