## Supplementary data files for "Cancer patient survival can be accurately parameterized, revealing time-dependent therapeutic effects and doubling the precision of small trials": MA17R_1B.csv

Time	Event	Arm
0.366	1	Placebo
0.661	1	Placebo
0.976	1	Placebo
0.976	1	Placebo
0.976	1	Placebo
1.01	1	Placebo
1.28	1	Placebo
1.28	1	Placebo
1.6	1	Placebo
1.6	1	Placebo
1.6	1	Placebo
1.95	1	Placebo
2.21	1	Placebo
2.21	1	Placebo
2.21	1	Placebo
2.25	1	Placebo
2.5	1	Placebo
2.53	1	Placebo
2.84	1	Placebo
2.84	1	Placebo
2.84	1	Placebo
2.84	1	Placebo
2.84	1	Placebo
2.86	1	Placebo
3.12	1	Placebo
3.12	1	Placebo
3.12	1	Placebo
3.12	1	Placebo
3.12	1	Placebo
3.12	1	Placebo
3.42	1	Placebo
3.42	1	Placebo
3.42	1	Placebo
3.72	1	Placebo
3.72	1	Placebo
3.72	1	Placebo
3.72	1	Placebo
3.72	1	Placebo
3.72	1	Placebo
3.73	1	Placebo
4.04	1	Placebo
4.04	1	Placebo
4.04	1	Placebo
4.04	1	Placebo
4.04	1	Placebo
4.04	1	Placebo
4.04	1	Placebo
4.04	1	Placebo
4.04	1	Placebo
4.05	1	Placebo
4.33	1	Placebo
4.33	1	Placebo
4.63	1	Placebo
4.63	1	Placebo
4.65	1	Placebo
4.91	1	Placebo
4.91	1	Placebo
4.91	1	Placebo
4.96	1	Placebo
5.21	1	Placebo
5.21	1	Placebo
5.21	1	Placebo
5.24	1	Placebo
5.53	1	Placebo
5.53	1	Placebo
5.57	1	Placebo
5.59	1	Placebo
5.86	1	Placebo
5.86	1	Placebo
6.15	1	Placebo
6.15	1	Placebo
6.15	1	Placebo
6.15	1	Placebo
6.22	1	Placebo
6.49	1	Placebo
6.49	1	Placebo
6.49	1	Placebo
6.49	1	Placebo
6.49	1	Placebo
6.49	1	Placebo
6.49	1	Placebo
6.49	1	Placebo
6.51	1	Placebo
6.78	1	Placebo
6.78	1	Placebo
7.04	1	Placebo
7.04	1	Placebo
7.04	1	Placebo
7.04	1	Placebo
7.28	1	Placebo
7.28	1	Placebo
7.28	1	Placebo
7.29	1	Placebo
7.31	1	Placebo
7.56	1	Placebo
7.59	1	Placebo
7.84	1	Placebo
7.84	1	Placebo
8.14	1	Placebo
8.14	1	Placebo
8.14	1	Placebo
8.52	1	Placebo
9.11	1	Placebo
9.42	1	Placebo
0.536	0	Placebo
1.305	0	Placebo
1.61	0	Placebo
1.905	0	Placebo
2.375	0	Placebo
2.375	0	Placebo
2.515	0	Placebo
2.725	0	Placebo
2.725	0	Placebo
2.725	0	Placebo
3.005	0	Placebo
3.005	0	Placebo
3.295	0	Placebo
3.295	0	Placebo
3.295	0	Placebo
3.295	0	Placebo
3.475	0	Placebo
3.605	0	Placebo
3.605	0	Placebo
3.605	0	Placebo
3.89	0	Placebo
3.89	0	Placebo
3.89	0	Placebo
3.89	0	Placebo
4.5	0	Placebo
4.79	0	Placebo
5.215	0	Placebo
5.225	0	Placebo
5.225	0	Placebo
5.235	0	Placebo
5.235	0	Placebo
5.255	0	Placebo
5.255	0	Placebo
5.255	0	Placebo
5.255	0	Placebo
5.255	0	Placebo
5.255	0	Placebo
5.4	0	Placebo
5.4	0	Placebo
5.4	0	Placebo
5.4	0	Placebo
5.4	0	Placebo
5.4	0	Placebo
5.4	0	Placebo
5.4	0	Placebo
5.4	0	Placebo
5.4	0	Placebo
5.4	0	Placebo
5.4	0	Placebo
5.4	0	Placebo
5.4	0	Placebo
5.4	0	Placebo
5.4	0	Placebo
5.4	0	Placebo
5.4	0	Placebo
5.4	0	Placebo
5.4	0	Placebo
5.4	0	Placebo
5.4	0	Placebo
5.4	0	Placebo
5.4	0	Placebo
5.4	0	Placebo
5.4	0	Placebo
5.4	0	Placebo
5.4	0	Placebo
5.4	0	Placebo
5.4	0	Placebo
5.4	0	Placebo
5.4	0	Placebo
5.4	0	Placebo
5.4	0	Placebo
5.4	0	Placebo
5.4	0	Placebo
5.4	0	Placebo
5.4	0	Placebo
5.4	0	Placebo
5.4	0	Placebo
5.4	0	Placebo
5.4	0	Placebo
5.4	0	Placebo
5.4	0	Placebo
5.4	0	Placebo
5.4	0	Placebo
5.4	0	Placebo
5.4	0	Placebo
5.4	0	Placebo
5.4	0	Placebo
5.4	0	Placebo
5.535	0	Placebo
5.535	0	Placebo
5.545	0	Placebo
5.545	0	Placebo
5.555	0	Placebo
5.555	0	Placebo
5.565	0	Placebo
5.565	0	Placebo
5.58	0	Placebo
5.58	0	Placebo
5.58	0	Placebo
5.58	0	Placebo
5.595	0	Placebo
5.595	0	Placebo
5.605	0	Placebo
5.605	0	Placebo
5.735	0	Placebo
5.735	0	Placebo
5.735	0	Placebo
5.735	0	Placebo
5.735	0	Placebo
5.735	0	Placebo
5.735	0	Placebo
5.735	0	Placebo
5.735	0	Placebo
5.735	0	Placebo
5.735	0	Placebo
5.735	0	Placebo
5.735	0	Placebo
5.735	0	Placebo
5.735	0	Placebo
5.735	0	Placebo
5.735	0	Placebo
5.735	0	Placebo
5.735	0	Placebo
5.735	0	Placebo
5.735	0	Placebo
5.735	0	Placebo
5.735	0	Placebo
5.735	0	Placebo
5.735	0	Placebo
5.735	0	Placebo
5.735	0	Placebo
5.735	0	Placebo
5.735	0	Placebo
5.735	0	Placebo
5.735	0	Placebo
5.735	0	Placebo
5.735	0	Placebo
5.735	0	Placebo
5.735	0	Placebo
5.735	0	Placebo
5.735	0	Placebo
5.735	0	Placebo
5.735	0	Placebo
5.735	0	Placebo
5.735	0	Placebo
5.735	0	Placebo
5.735	0	Placebo
5.735	0	Placebo
5.735	0	Placebo
5.735	0	Placebo
5.735	0	Placebo
5.735	0	Placebo
5.735	0	Placebo
5.865	0	Placebo
5.865	0	Placebo
5.875	0	Placebo
5.875	0	Placebo
5.885	0	Placebo
5.885	0	Placebo
5.895	0	Placebo
5.895	0	Placebo
5.905	0	Placebo
5.905	0	Placebo
5.915	0	Placebo
5.915	0	Placebo
6.035	0	Placebo
6.035	0	Placebo
6.035	0	Placebo
6.035	0	Placebo
6.035	0	Placebo
6.035	0	Placebo
6.035	0	Placebo
6.035	0	Placebo
6.035	0	Placebo
6.035	0	Placebo
6.035	0	Placebo
6.035	0	Placebo
6.035	0	Placebo
6.035	0	Placebo
6.035	0	Placebo
6.035	0	Placebo
6.035	0	Placebo
6.035	0	Placebo
6.035	0	Placebo
6.035	0	Placebo
6.035	0	Placebo
6.035	0	Placebo
6.035	0	Placebo
6.035	0	Placebo
6.035	0	Placebo
6.035	0	Placebo
6.035	0	Placebo
6.035	0	Placebo
6.035	0	Placebo
6.035	0	Placebo
6.035	0	Placebo
6.035	0	Placebo
6.035	0	Placebo
6.035	0	Placebo
6.035	0	Placebo
6.035	0	Placebo
6.035	0	Placebo
6.035	0	Placebo
6.035	0	Placebo
6.035	0	Placebo
6.035	0	Placebo
6.035	0	Placebo
6.035	0	Placebo
6.035	0	Placebo
6.035	0	Placebo
6.155	0	Placebo
6.155	0	Placebo
6.155	0	Placebo
6.165	0	Placebo
6.165	0	Placebo
6.165	0	Placebo
6.165	0	Placebo
6.175	0	Placebo
6.175	0	Placebo
6.175	0	Placebo
6.175	0	Placebo
6.185	0	Placebo
6.185	0	Placebo
6.185	0	Placebo
6.185	0	Placebo
6.205	0	Placebo
6.205	0	Placebo
6.205	0	Placebo
6.205	0	Placebo
6.205	0	Placebo
6.205	0	Placebo
6.205	0	Placebo
6.205	0	Placebo
6.205	0	Placebo
6.205	0	Placebo
6.205	0	Placebo
6.225	0	Placebo
6.225	0	Placebo
6.225	0	Placebo
6.225	0	Placebo
6.36	0	Placebo
6.36	0	Placebo
6.36	0	Placebo
6.36	0	Placebo
6.36	0	Placebo
6.36	0	Placebo
6.36	0	Placebo
6.36	0	Placebo
6.36	0	Placebo
6.36	0	Placebo
6.36	0	Placebo
6.36	0	Placebo
6.36	0	Placebo
6.36	0	Placebo
6.36	0	Placebo
6.36	0	Placebo
6.36	0	Placebo
6.36	0	Placebo
6.36	0	Placebo
6.36	0	Placebo
6.36	0	Placebo
6.36	0	Placebo
6.36	0	Placebo
6.36	0	Placebo
6.36	0	Placebo
6.36	0	Placebo
6.36	0	Placebo
6.36	0	Placebo
6.36	0	Placebo
6.36	0	Placebo
6.36	0	Placebo
6.36	0	Placebo
6.36	0	Placebo
6.36	0	Placebo
6.36	0	Placebo
6.36	0	Placebo
6.36	0	Placebo
6.36	0	Placebo
6.36	0	Placebo
6.36	0	Placebo
6.36	0	Placebo
6.36	0	Placebo
6.36	0	Placebo
6.36	0	Placebo
6.36	0	Placebo
6.36	0	Placebo
6.36	0	Placebo
6.36	0	Placebo
6.36	0	Placebo
6.36	0	Placebo
6.36	0	Placebo
6.36	0	Placebo
6.36	0	Placebo
6.36	0	Placebo
6.36	0	Placebo
6.36	0	Placebo
6.36	0	Placebo
6.36	0	Placebo
6.36	0	Placebo
6.36	0	Placebo
6.36	0	Placebo
6.36	0	Placebo
6.36	0	Placebo
6.36	0	Placebo
6.36	0	Placebo
6.36	0	Placebo
6.36	0	Placebo
6.36	0	Placebo
6.36	0	Placebo
6.36	0	Placebo
6.36	0	Placebo
6.36	0	Placebo
6.36	0	Placebo
6.36	0	Placebo
6.36	0	Placebo
6.36	0	Placebo
6.36	0	Placebo
6.36	0	Placebo
6.36	0	Placebo
6.36	0	Placebo
6.36	0	Placebo
6.36	0	Placebo
6.36	0	Placebo
6.36	0	Placebo
6.36	0	Placebo
6.36	0	Placebo
6.36	0	Placebo
6.36	0	Placebo
6.36	0	Placebo
6.36	0	Placebo
6.36	0	Placebo
6.36	0	Placebo
6.36	0	Placebo
6.36	0	Placebo
6.36	0	Placebo
6.36	0	Placebo
6.36	0	Placebo
6.36	0	Placebo
6.36	0	Placebo
6.5	0	Placebo
6.5	0	Placebo
6.5	0	Placebo
6.5	0	Placebo
6.5	0	Placebo
6.5	0	Placebo
6.5	0	Placebo
6.515	0	Placebo
6.515	0	Placebo
6.515	0	Placebo
6.515	0	Placebo
6.65	0	Placebo
6.65	0	Placebo
6.65	0	Placebo
6.65	0	Placebo
6.65	0	Placebo
6.65	0	Placebo
6.65	0	Placebo
6.65	0	Placebo
6.65	0	Placebo
6.65	0	Placebo
6.65	0	Placebo
6.65	0	Placebo
6.65	0	Placebo
6.65	0	Placebo
6.65	0	Placebo
6.65	0	Placebo
6.65	0	Placebo
6.65	0	Placebo
6.65	0	Placebo
6.65	0	Placebo
6.65	0	Placebo
6.65	0	Placebo
6.65	0	Placebo
6.65	0	Placebo
6.65	0	Placebo
6.65	0	Placebo
6.65	0	Placebo
6.65	0	Placebo
6.65	0	Placebo
6.65	0	Placebo
6.65	0	Placebo
6.65	0	Placebo
6.65	0	Placebo
6.65	0	Placebo
6.65	0	Placebo
6.65	0	Placebo
6.65	0	Placebo
6.65	0	Placebo
6.65	0	Placebo
6.65	0	Placebo
6.65	0	Placebo
6.65	0	Placebo
6.65	0	Placebo
6.65	0	Placebo
6.65	0	Placebo
6.65	0	Placebo
6.65	0	Placebo
6.65	0	Placebo
6.65	0	Placebo
6.65	0	Placebo
6.65	0	Placebo
6.65	0	Placebo
6.65	0	Placebo
6.65	0	Placebo
6.65	0	Placebo
6.65	0	Placebo
6.65	0	Placebo
6.65	0	Placebo
6.65	0	Placebo
6.65	0	Placebo
6.65	0	Placebo
6.65	0	Placebo
6.65	0	Placebo
6.65	0	Placebo
6.65	0	Placebo
6.65	0	Placebo
6.65	0	Placebo
6.65	0	Placebo
6.65	0	Placebo
6.65	0	Placebo
6.65	0	Placebo
6.65	0	Placebo
6.65	0	Placebo
6.65	0	Placebo
6.65	0	Placebo
6.65	0	Placebo
6.65	0	Placebo
6.65	0	Placebo
6.65	0	Placebo
6.65	0	Placebo
6.65	0	Placebo
6.65	0	Placebo
6.65	0	Placebo
6.65	0	Placebo
6.65	0	Placebo
6.65	0	Placebo
6.65	0	Placebo
6.65	0	Placebo
6.65	0	Placebo
6.65	0	Placebo
6.65	0	Placebo
6.65	0	Placebo
6.65	0	Placebo
6.65	0	Placebo
6.65	0	Placebo
6.65	0	Placebo
6.65	0	Placebo
6.65	0	Placebo
6.65	0	Placebo
6.785	0	Placebo
6.785	0	Placebo
6.785	0	Placebo
6.785	0	Placebo
6.795	0	Placebo
6.795	0	Placebo
6.795	0	Placebo
6.805	0	Placebo
6.805	0	Placebo
6.805	0	Placebo
6.805	0	Placebo
6.925	0	Placebo
6.925	0	Placebo
6.925	0	Placebo
6.925	0	Placebo
6.925	0	Placebo
6.925	0	Placebo
6.925	0	Placebo
6.925	0	Placebo
6.925	0	Placebo
6.925	0	Placebo
6.925	0	Placebo
6.925	0	Placebo
6.925	0	Placebo
6.925	0	Placebo
6.925	0	Placebo
6.925	0	Placebo
6.925	0	Placebo
6.925	0	Placebo
6.925	0	Placebo
6.925	0	Placebo
6.925	0	Placebo
6.925	0	Placebo
6.925	0	Placebo
6.925	0	Placebo
6.925	0	Placebo
6.925	0	Placebo
6.925	0	Placebo
6.925	0	Placebo
6.925	0	Placebo
6.925	0	Placebo
6.925	0	Placebo
6.925	0	Placebo
6.925	0	Placebo
6.925	0	Placebo
6.925	0	Placebo
6.925	0	Placebo
6.925	0	Placebo
6.925	0	Placebo
6.925	0	Placebo
6.925	0	Placebo
6.925	0	Placebo
6.925	0	Placebo
6.925	0	Placebo
6.925	0	Placebo
6.925	0	Placebo
6.925	0	Placebo
6.925	0	Placebo
6.925	0	Placebo
6.925	0	Placebo
6.925	0	Placebo
6.925	0	Placebo
6.925	0	Placebo
6.925	0	Placebo
6.925	0	Placebo
6.925	0	Placebo
6.925	0	Placebo
6.925	0	Placebo
6.925	0	Placebo
6.925	0	Placebo
6.925	0	Placebo
6.925	0	Placebo
6.925	0	Placebo
6.925	0	Placebo
6.925	0	Placebo
6.925	0	Placebo
6.925	0	Placebo
6.925	0	Placebo
6.925	0	Placebo
6.925	0	Placebo
6.925	0	Placebo
6.925	0	Placebo
6.925	0	Placebo
6.925	0	Placebo
6.925	0	Placebo
6.925	0	Placebo
6.925	0	Placebo
6.925	0	Placebo
6.925	0	Placebo
6.925	0	Placebo
6.925	0	Placebo
6.925	0	Placebo
6.925	0	Placebo
6.925	0	Placebo
6.925	0	Placebo
6.925	0	Placebo
6.925	0	Placebo
6.925	0	Placebo
7.045	0	Placebo
7.055	0	Placebo
7.065	0	Placebo
7.075	0	Placebo
7.18	0	Placebo
7.18	0	Placebo
7.18	0	Placebo
7.18	0	Placebo
7.18	0	Placebo
7.18	0	Placebo
7.18	0	Placebo
7.18	0	Placebo
7.18	0	Placebo
7.18	0	Placebo
7.18	0	Placebo
7.18	0	Placebo
7.18	0	Placebo
7.18	0	Placebo
7.18	0	Placebo
7.18	0	Placebo
7.18	0	Placebo
7.18	0	Placebo
7.18	0	Placebo
7.18	0	Placebo
7.285	0	Placebo
7.3	0	Placebo
7.3	0	Placebo
7.32	0	Placebo
7.32	0	Placebo
7.445	0	Placebo
7.445	0	Placebo
7.445	0	Placebo
7.445	0	Placebo
7.445	0	Placebo
7.445	0	Placebo
7.445	0	Placebo
7.445	0	Placebo
7.445	0	Placebo
7.445	0	Placebo
7.445	0	Placebo
7.445	0	Placebo
7.445	0	Placebo
7.445	0	Placebo
7.445	0	Placebo
7.445	0	Placebo
7.445	0	Placebo
7.445	0	Placebo
7.445	0	Placebo
7.445	0	Placebo
7.445	0	Placebo
7.445	0	Placebo
7.445	0	Placebo
7.565	0	Placebo
7.58	0	Placebo
7.58	0	Placebo
7.715	0	Placebo
7.715	0	Placebo
7.715	0	Placebo
7.715	0	Placebo
7.715	0	Placebo
7.715	0	Placebo
7.715	0	Placebo
7.715	0	Placebo
7.715	0	Placebo
7.715	0	Placebo
7.715	0	Placebo
7.715	0	Placebo
7.715	0	Placebo
7.715	0	Placebo
7.715	0	Placebo
7.715	0	Placebo
7.715	0	Placebo
7.715	0	Placebo
7.715	0	Placebo
7.715	0	Placebo
7.715	0	Placebo
7.715	0	Placebo
7.715	0	Placebo
7.715	0	Placebo
7.715	0	Placebo
7.845	0	Placebo
7.855	0	Placebo
7.865	0	Placebo
7.875	0	Placebo
7.885	0	Placebo
8.015	0	Placebo
8.015	0	Placebo
8.015	0	Placebo
8.015	0	Placebo
8.015	0	Placebo
8.015	0	Placebo
8.015	0	Placebo
8.015	0	Placebo
8.015	0	Placebo
8.015	0	Placebo
8.015	0	Placebo
8.015	0	Placebo
8.015	0	Placebo
8.015	0	Placebo
8.015	0	Placebo
8.015	0	Placebo
8.015	0	Placebo
8.015	0	Placebo
8.015	0	Placebo
8.015	0	Placebo
8.015	0	Placebo
8.015	0	Placebo
8.015	0	Placebo
8.015	0	Placebo
8.015	0	Placebo
8.145	0	Placebo
8.155	0	Placebo
8.165	0	Placebo
8.175	0	Placebo
8.19	0	Placebo
8.19	0	Placebo
8.19	0	Placebo
8.205	0	Placebo
8.215	0	Placebo
8.225	0	Placebo
8.245	0	Placebo
8.245	0	Placebo
8.245	0	Placebo
8.245	0	Placebo
8.265	0	Placebo
8.395	0	Placebo
8.395	0	Placebo
8.395	0	Placebo
8.395	0	Placebo
8.395	0	Placebo
8.395	0	Placebo
8.395	0	Placebo
8.395	0	Placebo
8.395	0	Placebo
8.395	0	Placebo
8.395	0	Placebo
8.395	0	Placebo
8.395	0	Placebo
8.395	0	Placebo
8.395	0	Placebo
8.395	0	Placebo
8.395	0	Placebo
8.395	0	Placebo
8.395	0	Placebo
8.395	0	Placebo
8.395	0	Placebo
8.395	0	Placebo
8.395	0	Placebo
8.395	0	Placebo
8.395	0	Placebo
8.395	0	Placebo
8.395	0	Placebo
8.395	0	Placebo
8.395	0	Placebo
8.395	0	Placebo
8.525	0	Placebo
8.525	0	Placebo
8.535	0	Placebo
8.545	0	Placebo
8.56	0	Placebo
8.56	0	Placebo
8.575	0	Placebo
8.575	0	Placebo
8.715	0	Placebo
8.715	0	Placebo
8.715	0	Placebo
8.715	0	Placebo
8.715	0	Placebo
8.715	0	Placebo
8.715	0	Placebo
8.715	0	Placebo
8.715	0	Placebo
8.715	0	Placebo
8.715	0	Placebo
8.715	0	Placebo
8.715	0	Placebo
8.715	0	Placebo
8.715	0	Placebo
8.715	0	Placebo
8.715	0	Placebo
8.715	0	Placebo
8.715	0	Placebo
8.715	0	Placebo
8.715	0	Placebo
8.715	0	Placebo
8.715	0	Placebo
8.715	0	Placebo
8.715	0	Placebo
8.715	0	Placebo
8.715	0	Placebo
8.715	0	Placebo
8.715	0	Placebo
8.715	0	Placebo
8.715	0	Placebo
8.715	0	Placebo
8.855	0	Placebo
8.87	0	Placebo
8.87	0	Placebo
8.87	0	Placebo
8.885	0	Placebo
8.895	0	Placebo
9.005	0	Placebo
9.005	0	Placebo
9.005	0	Placebo
9.005	0	Placebo
9.005	0	Placebo
9.005	0	Placebo
9.005	0	Placebo
9.005	0	Placebo
9.005	0	Placebo
9.005	0	Placebo
9.005	0	Placebo
9.005	0	Placebo
9.005	0	Placebo
9.005	0	Placebo
9.005	0	Placebo
9.005	0	Placebo
9.005	0	Placebo
9.005	0	Placebo
9.005	0	Placebo
9.005	0	Placebo
9.005	0	Placebo
9.005	0	Placebo
9.005	0	Placebo
9.005	0	Placebo
9.005	0	Placebo
9.125	0	Placebo
9.14	0	Placebo
9.155	0	Placebo
9.28	0	Placebo
9.28	0	Placebo
9.28	0	Placebo
9.28	0	Placebo
9.28	0	Placebo
9.28	0	Placebo
9.28	0	Placebo
9.28	0	Placebo
9.28	0	Placebo
9.28	0	Placebo
9.28	0	Placebo
9.28	0	Placebo
9.28	0	Placebo
9.28	0	Placebo
9.28	0	Placebo
9.28	0	Placebo
9.28	0	Placebo
9.28	0	Placebo
9.405	0	Placebo
9.535	0	Placebo
9.535	0	Placebo
9.535	0	Placebo
9.535	0	Placebo
9.535	0	Placebo
9.535	0	Placebo
9.535	0	Placebo
9.535	0	Placebo
9.535	0	Placebo
9.535	0	Placebo
9.535	0	Placebo
9.535	0	Placebo
9.535	0	Placebo
9.535	0	Placebo
9.535	0	Placebo
9.535	0	Placebo
9.535	0	Placebo
9.535	0	Placebo
9.67	0	Placebo
9.67	0	Placebo
9.695	0	Placebo
9.705	0	Placebo
9.715	0	Placebo
9.96	0	Placebo
9.96	0	Placebo
9.96	0	Placebo
9.96	0	Placebo
9.96	0	Placebo
9.96	0	Placebo
9.96	0	Placebo
9.96	0	Placebo
9.96	0	Placebo
9.96	0	Placebo
9.96	0	Placebo
9.96	0	Placebo
9.96	0	Placebo
9.96	0	Placebo
9.96	0	Placebo
9.96	0	Placebo
9.96	0	Placebo
9.96	0	Placebo
9.96	0	Placebo
9.96	0	Placebo
9.96	0	Placebo
9.96	0	Placebo
9.96	0	Placebo
9.96	0	Placebo
9.96	0	Placebo
9.96	0	Placebo
9.96	0	Placebo
9.96	0	Placebo
9.96	0	Placebo
9.96	0	Placebo
9.96	0	Placebo
9.96	0	Placebo
9.96	0	Placebo
9.96	0	Placebo
9.96	0	Placebo
9.96	0	Placebo
9.96	0	Placebo
0.833	1	Letrozole
0.833	1	Letrozole
0.833	1	Letrozole
0.833	1	Letrozole
0.833	1	Letrozole
1.13	1	Letrozole
1.44	1	Letrozole
1.44	1	Letrozole
1.44	1	Letrozole
1.44	1	Letrozole
1.47	1	Letrozole
2.06	1	Letrozole
2.06	1	Letrozole
2.06	1	Letrozole
2.07	1	Letrozole
2.07	1	Letrozole
2.07	1	Letrozole
2.37	1	Letrozole
2.37	1	Letrozole
2.38	1	Letrozole
2.38	1	Letrozole
2.72	1	Letrozole
2.73	1	Letrozole
2.73	1	Letrozole
2.73	1	Letrozole
2.99	1	Letrozole
2.99	1	Letrozole
2.99	1	Letrozole
2.99	1	Letrozole
2.99	1	Letrozole
2.99	1	Letrozole
2.99	1	Letrozole
3.29	1	Letrozole
3.29	1	Letrozole
3.29	1	Letrozole
3.29	1	Letrozole
3.3	1	Letrozole
3.58	1	Letrozole
3.58	1	Letrozole
3.59	1	Letrozole
3.59	1	Letrozole
3.89	1	Letrozole
3.89	1	Letrozole
3.89	1	Letrozole
4.19	1	Letrozole
4.19	1	Letrozole
4.19	1	Letrozole
4.19	1	Letrozole
4.19	1	Letrozole
4.48	1	Letrozole
4.48	1	Letrozole
4.48	1	Letrozole
4.48	1	Letrozole
4.48	1	Letrozole
4.48	1	Letrozole
4.72	1	Letrozole
4.72	1	Letrozole
4.82	1	Letrozole
4.82	1	Letrozole
4.92	1	Letrozole
4.92	1	Letrozole
4.92	1	Letrozole
4.92	1	Letrozole
5.06	1	Letrozole
5.06	1	Letrozole
5.06	1	Letrozole
5.18	1	Letrozole
5.18	1	Letrozole
5.18	1	Letrozole
5.6	1	Letrozole
5.6	1	Letrozole
5.6	1	Letrozole
5.6	1	Letrozole
5.6	1	Letrozole
5.6	1	Letrozole
5.6	1	Letrozole
5.7	1	Letrozole
5.7	1	Letrozole
5.81	1	Letrozole
6.2	1	Letrozole
6.2	1	Letrozole
6.35	1	Letrozole
6.6	1	Letrozole
6.6	1	Letrozole
6.73	1	Letrozole
6.73	1	Letrozole
6.86	1	Letrozole
7.3	1	Letrozole
7.3	1	Letrozole
7.42	1	Letrozole
7.52	1	Letrozole
7.61	1	Letrozole
7.61	1	Letrozole
7.74	1	Letrozole
7.74	1	Letrozole
8.08	1	Letrozole
8.08	1	Letrozole
8.55	1	Letrozole
9.04	1	Letrozole
9.11	1	Letrozole
9.19	1	Letrozole
9.47	1	Letrozole
0.384	0	Letrozole
0.688	0	Letrozole
1.3	0	Letrozole
1.3	0	Letrozole
1.61	0	Letrozole
1.61	0	Letrozole
1.925	0	Letrozole
2.375	0	Letrozole
2.55	0	Letrozole
3.44	0	Letrozole
3.74	0	Letrozole
4.04	0	Letrozole
4.335	0	Letrozole
4.53	0	Letrozole
4.65	0	Letrozole
4.87	0	Letrozole
5.12	0	Letrozole
5.12	0	Letrozole
5.12	0	Letrozole
5.12	0	Letrozole
5.12	0	Letrozole
5.12	0	Letrozole
5.12	0	Letrozole
5.12	0	Letrozole
5.12	0	Letrozole
5.12	0	Letrozole
5.12	0	Letrozole
5.12	0	Letrozole
5.12	0	Letrozole
5.12	0	Letrozole
5.12	0	Letrozole
5.12	0	Letrozole
5.12	0	Letrozole
5.12	0	Letrozole
5.12	0	Letrozole
5.12	0	Letrozole
5.12	0	Letrozole
5.245	0	Letrozole
5.245	0	Letrozole
5.245	0	Letrozole
5.245	0	Letrozole
5.245	0	Letrozole
5.245	0	Letrozole
5.245	0	Letrozole
5.245	0	Letrozole
5.245	0	Letrozole
5.245	0	Letrozole
5.245	0	Letrozole
5.245	0	Letrozole
5.245	0	Letrozole
5.245	0	Letrozole
5.245	0	Letrozole
5.245	0	Letrozole
5.245	0	Letrozole
5.245	0	Letrozole
5.245	0	Letrozole
5.245	0	Letrozole
5.245	0	Letrozole
5.245	0	Letrozole
5.245	0	Letrozole
5.385	0	Letrozole
5.385	0	Letrozole
5.385	0	Letrozole
5.385	0	Letrozole
5.385	0	Letrozole
5.385	0	Letrozole
5.385	0	Letrozole
5.385	0	Letrozole
5.385	0	Letrozole
5.385	0	Letrozole
5.385	0	Letrozole
5.385	0	Letrozole
5.385	0	Letrozole
5.385	0	Letrozole
5.385	0	Letrozole
5.385	0	Letrozole
5.385	0	Letrozole
5.385	0	Letrozole
5.385	0	Letrozole
5.385	0	Letrozole
5.385	0	Letrozole
5.385	0	Letrozole
5.385	0	Letrozole
5.385	0	Letrozole
5.385	0	Letrozole
5.385	0	Letrozole
5.385	0	Letrozole
5.53	0	Letrozole
5.53	0	Letrozole
5.53	0	Letrozole
5.53	0	Letrozole
5.53	0	Letrozole
5.53	0	Letrozole
5.53	0	Letrozole
5.53	0	Letrozole
5.53	0	Letrozole
5.53	0	Letrozole
5.53	0	Letrozole
5.53	0	Letrozole
5.53	0	Letrozole
5.53	0	Letrozole
5.53	0	Letrozole
5.53	0	Letrozole
5.53	0	Letrozole
5.53	0	Letrozole
5.53	0	Letrozole
5.53	0	Letrozole
5.53	0	Letrozole
5.53	0	Letrozole
5.53	0	Letrozole
5.53	0	Letrozole
5.53	0	Letrozole
5.65	0	Letrozole
5.65	0	Letrozole
5.65	0	Letrozole
5.65	0	Letrozole
5.65	0	Letrozole
5.65	0	Letrozole
5.65	0	Letrozole
5.65	0	Letrozole
5.65	0	Letrozole
5.65	0	Letrozole
5.65	0	Letrozole
5.65	0	Letrozole
5.65	0	Letrozole
5.65	0	Letrozole
5.65	0	Letrozole
5.65	0	Letrozole
5.65	0	Letrozole
5.755	0	Letrozole
5.755	0	Letrozole
5.755	0	Letrozole
5.755	0	Letrozole
5.755	0	Letrozole
5.755	0	Letrozole
5.755	0	Letrozole
5.755	0	Letrozole
5.755	0	Letrozole
5.755	0	Letrozole
5.755	0	Letrozole
5.755	0	Letrozole
5.755	0	Letrozole
5.755	0	Letrozole
5.755	0	Letrozole
5.755	0	Letrozole
5.755	0	Letrozole
5.755	0	Letrozole
5.755	0	Letrozole
5.755	0	Letrozole
5.855	0	Letrozole
5.855	0	Letrozole
5.855	0	Letrozole
5.855	0	Letrozole
5.855	0	Letrozole
5.855	0	Letrozole
5.855	0	Letrozole
5.855	0	Letrozole
5.855	0	Letrozole
5.855	0	Letrozole
5.855	0	Letrozole
5.855	0	Letrozole
5.855	0	Letrozole
5.855	0	Letrozole
5.855	0	Letrozole
5.855	0	Letrozole
5.945	0	Letrozole
5.945	0	Letrozole
5.945	0	Letrozole
5.945	0	Letrozole
5.945	0	Letrozole
5.945	0	Letrozole
5.945	0	Letrozole
5.945	0	Letrozole
5.945	0	Letrozole
5.945	0	Letrozole
5.945	0	Letrozole
5.945	0	Letrozole
5.945	0	Letrozole
5.945	0	Letrozole
5.945	0	Letrozole
5.945	0	Letrozole
6.045	0	Letrozole
6.045	0	Letrozole
6.045	0	Letrozole
6.045	0	Letrozole
6.045	0	Letrozole
6.045	0	Letrozole
6.045	0	Letrozole
6.045	0	Letrozole
6.045	0	Letrozole
6.045	0	Letrozole
6.045	0	Letrozole
6.045	0	Letrozole
6.045	0	Letrozole
6.045	0	Letrozole
6.045	0	Letrozole
6.045	0	Letrozole
6.045	0	Letrozole
6.045	0	Letrozole
6.045	0	Letrozole
6.15	0	Letrozole
6.15	0	Letrozole
6.15	0	Letrozole
6.15	0	Letrozole
6.15	0	Letrozole
6.15	0	Letrozole
6.15	0	Letrozole
6.15	0	Letrozole
6.15	0	Letrozole
6.15	0	Letrozole
6.15	0	Letrozole
6.15	0	Letrozole
6.15	0	Letrozole
6.15	0	Letrozole
6.15	0	Letrozole
6.15	0	Letrozole
6.15	0	Letrozole
6.15	0	Letrozole
6.15	0	Letrozole
6.15	0	Letrozole
6.15	0	Letrozole
6.15	0	Letrozole
6.15	0	Letrozole
6.15	0	Letrozole
6.15	0	Letrozole
6.15	0	Letrozole
6.15	0	Letrozole
6.15	0	Letrozole
6.15	0	Letrozole
6.15	0	Letrozole
6.15	0	Letrozole
6.15	0	Letrozole
6.15	0	Letrozole
6.15	0	Letrozole
6.15	0	Letrozole
6.15	0	Letrozole
6.235	0	Letrozole
6.235	0	Letrozole
6.235	0	Letrozole
6.235	0	Letrozole
6.235	0	Letrozole
6.235	0	Letrozole
6.235	0	Letrozole
6.235	0	Letrozole
6.235	0	Letrozole
6.235	0	Letrozole
6.235	0	Letrozole
6.235	0	Letrozole
6.235	0	Letrozole
6.235	0	Letrozole
6.235	0	Letrozole
6.235	0	Letrozole
6.235	0	Letrozole
6.235	0	Letrozole
6.235	0	Letrozole
6.235	0	Letrozole
6.235	0	Letrozole
6.235	0	Letrozole
6.235	0	Letrozole
6.235	0	Letrozole
6.235	0	Letrozole
6.235	0	Letrozole
6.31	0	Letrozole
6.31	0	Letrozole
6.31	0	Letrozole
6.31	0	Letrozole
6.31	0	Letrozole
6.31	0	Letrozole
6.31	0	Letrozole
6.31	0	Letrozole
6.31	0	Letrozole
6.31	0	Letrozole
6.31	0	Letrozole
6.31	0	Letrozole
6.31	0	Letrozole
6.31	0	Letrozole
6.31	0	Letrozole
6.31	0	Letrozole
6.31	0	Letrozole
6.31	0	Letrozole
6.31	0	Letrozole
6.31	0	Letrozole
6.31	0	Letrozole
6.31	0	Letrozole
6.31	0	Letrozole
6.31	0	Letrozole
6.31	0	Letrozole
6.31	0	Letrozole
6.31	0	Letrozole
6.31	0	Letrozole
6.31	0	Letrozole
6.395	0	Letrozole
6.395	0	Letrozole
6.395	0	Letrozole
6.395	0	Letrozole
6.395	0	Letrozole
6.395	0	Letrozole
6.395	0	Letrozole
6.395	0	Letrozole
6.395	0	Letrozole
6.395	0	Letrozole
6.395	0	Letrozole
6.395	0	Letrozole
6.395	0	Letrozole
6.395	0	Letrozole
6.395	0	Letrozole
6.395	0	Letrozole
6.395	0	Letrozole
6.395	0	Letrozole
6.395	0	Letrozole
6.395	0	Letrozole
6.395	0	Letrozole
6.395	0	Letrozole
6.395	0	Letrozole
6.395	0	Letrozole
6.395	0	Letrozole
6.395	0	Letrozole
6.395	0	Letrozole
6.395	0	Letrozole
6.395	0	Letrozole
6.395	0	Letrozole
6.395	0	Letrozole
6.395	0	Letrozole
6.395	0	Letrozole
6.47	0	Letrozole
6.47	0	Letrozole
6.47	0	Letrozole
6.47	0	Letrozole
6.47	0	Letrozole
6.47	0	Letrozole
6.47	0	Letrozole
6.47	0	Letrozole
6.47	0	Letrozole
6.47	0	Letrozole
6.47	0	Letrozole
6.47	0	Letrozole
6.47	0	Letrozole
6.47	0	Letrozole
6.47	0	Letrozole
6.47	0	Letrozole
6.47	0	Letrozole
6.47	0	Letrozole
6.47	0	Letrozole
6.47	0	Letrozole
6.47	0	Letrozole
6.47	0	Letrozole
6.55	0	Letrozole
6.55	0	Letrozole
6.55	0	Letrozole
6.55	0	Letrozole
6.55	0	Letrozole
6.55	0	Letrozole
6.55	0	Letrozole
6.55	0	Letrozole
6.55	0	Letrozole
6.55	0	Letrozole
6.55	0	Letrozole
6.55	0	Letrozole
6.55	0	Letrozole
6.55	0	Letrozole
6.55	0	Letrozole
6.55	0	Letrozole
6.55	0	Letrozole
6.55	0	Letrozole
6.55	0	Letrozole
6.55	0	Letrozole
6.55	0	Letrozole
6.55	0	Letrozole
6.55	0	Letrozole
6.55	0	Letrozole
6.55	0	Letrozole
6.55	0	Letrozole
6.55	0	Letrozole
6.55	0	Letrozole
6.55	0	Letrozole
6.55	0	Letrozole
6.55	0	Letrozole
6.55	0	Letrozole
6.55	0	Letrozole
6.55	0	Letrozole
6.55	0	Letrozole
6.55	0	Letrozole
6.55	0	Letrozole
6.665	0	Letrozole
6.665	0	Letrozole
6.665	0	Letrozole
6.665	0	Letrozole
6.665	0	Letrozole
6.665	0	Letrozole
6.665	0	Letrozole
6.665	0	Letrozole
6.665	0	Letrozole
6.665	0	Letrozole
6.665	0	Letrozole
6.665	0	Letrozole
6.665	0	Letrozole
6.665	0	Letrozole
6.665	0	Letrozole
6.665	0	Letrozole
6.665	0	Letrozole
6.665	0	Letrozole
6.665	0	Letrozole
6.665	0	Letrozole
6.665	0	Letrozole
6.665	0	Letrozole
6.665	0	Letrozole
6.665	0	Letrozole
6.665	0	Letrozole
6.665	0	Letrozole
6.665	0	Letrozole
6.665	0	Letrozole
6.665	0	Letrozole
6.665	0	Letrozole
6.665	0	Letrozole
6.665	0	Letrozole
6.665	0	Letrozole
6.665	0	Letrozole
6.665	0	Letrozole
6.665	0	Letrozole
6.665	0	Letrozole
6.665	0	Letrozole
6.665	0	Letrozole
6.665	0	Letrozole
6.665	0	Letrozole
6.665	0	Letrozole
6.665	0	Letrozole
6.665	0	Letrozole
6.665	0	Letrozole
6.665	0	Letrozole
6.665	0	Letrozole
6.665	0	Letrozole
6.795	0	Letrozole
6.795	0	Letrozole
6.795	0	Letrozole
6.795	0	Letrozole
6.795	0	Letrozole
6.795	0	Letrozole
6.795	0	Letrozole
6.795	0	Letrozole
6.795	0	Letrozole
6.795	0	Letrozole
6.795	0	Letrozole
6.795	0	Letrozole
6.795	0	Letrozole
6.795	0	Letrozole
6.795	0	Letrozole
6.795	0	Letrozole
6.795	0	Letrozole
6.795	0	Letrozole
6.795	0	Letrozole
6.795	0	Letrozole
6.795	0	Letrozole
6.795	0	Letrozole
6.795	0	Letrozole
6.795	0	Letrozole
6.795	0	Letrozole
6.795	0	Letrozole
6.795	0	Letrozole
6.795	0	Letrozole
6.795	0	Letrozole
6.795	0	Letrozole
6.795	0	Letrozole
6.795	0	Letrozole
6.795	0	Letrozole
6.795	0	Letrozole
6.795	0	Letrozole
6.795	0	Letrozole
6.795	0	Letrozole
6.795	0	Letrozole
6.795	0	Letrozole
6.795	0	Letrozole
6.795	0	Letrozole
6.795	0	Letrozole
6.795	0	Letrozole
6.795	0	Letrozole
6.795	0	Letrozole
6.795	0	Letrozole
6.795	0	Letrozole
6.93	0	Letrozole
6.93	0	Letrozole
6.93	0	Letrozole
6.93	0	Letrozole
6.93	0	Letrozole
6.93	0	Letrozole
6.93	0	Letrozole
6.93	0	Letrozole
6.93	0	Letrozole
6.93	0	Letrozole
6.93	0	Letrozole
6.93	0	Letrozole
6.93	0	Letrozole
6.93	0	Letrozole
6.93	0	Letrozole
6.93	0	Letrozole
6.93	0	Letrozole
6.93	0	Letrozole
6.93	0	Letrozole
6.93	0	Letrozole
6.93	0	Letrozole
6.93	0	Letrozole
6.93	0	Letrozole
6.93	0	Letrozole
6.93	0	Letrozole
6.93	0	Letrozole
6.93	0	Letrozole
6.93	0	Letrozole
6.93	0	Letrozole
6.93	0	Letrozole
6.93	0	Letrozole
6.93	0	Letrozole
6.93	0	Letrozole
6.93	0	Letrozole
6.93	0	Letrozole
6.93	0	Letrozole
6.93	0	Letrozole
6.93	0	Letrozole
6.93	0	Letrozole
6.93	0	Letrozole
6.93	0	Letrozole
6.93	0	Letrozole
6.93	0	Letrozole
6.93	0	Letrozole
6.93	0	Letrozole
6.93	0	Letrozole
6.93	0	Letrozole
6.93	0	Letrozole
6.93	0	Letrozole
6.93	0	Letrozole
6.93	0	Letrozole
7.05	0	Letrozole
7.05	0	Letrozole
7.05	0	Letrozole
7.05	0	Letrozole
7.05	0	Letrozole
7.05	0	Letrozole
7.05	0	Letrozole
7.05	0	Letrozole
7.05	0	Letrozole
7.05	0	Letrozole
7.155	0	Letrozole
7.155	0	Letrozole
7.155	0	Letrozole
7.155	0	Letrozole
7.155	0	Letrozole
7.155	0	Letrozole
7.155	0	Letrozole
7.155	0	Letrozole
7.155	0	Letrozole
7.155	0	Letrozole
7.155	0	Letrozole
7.155	0	Letrozole
7.255	0	Letrozole
7.255	0	Letrozole
7.255	0	Letrozole
7.255	0	Letrozole
7.255	0	Letrozole
7.255	0	Letrozole
7.255	0	Letrozole
7.255	0	Letrozole
7.255	0	Letrozole
7.36	0	Letrozole
7.36	0	Letrozole
7.36	0	Letrozole
7.36	0	Letrozole
7.36	0	Letrozole
7.36	0	Letrozole
7.36	0	Letrozole
7.36	0	Letrozole
7.36	0	Letrozole
7.36	0	Letrozole
7.36	0	Letrozole
7.36	0	Letrozole
7.36	0	Letrozole
7.47	0	Letrozole
7.47	0	Letrozole
7.47	0	Letrozole
7.47	0	Letrozole
7.47	0	Letrozole
7.47	0	Letrozole
7.47	0	Letrozole
7.47	0	Letrozole
7.47	0	Letrozole
7.47	0	Letrozole
7.47	0	Letrozole
7.565	0	Letrozole
7.565	0	Letrozole
7.565	0	Letrozole
7.565	0	Letrozole
7.565	0	Letrozole
7.565	0	Letrozole
7.565	0	Letrozole
7.565	0	Letrozole
7.565	0	Letrozole
7.675	0	Letrozole
7.675	0	Letrozole
7.675	0	Letrozole
7.675	0	Letrozole
7.675	0	Letrozole
7.675	0	Letrozole
7.675	0	Letrozole
7.675	0	Letrozole
7.675	0	Letrozole
7.675	0	Letrozole
7.675	0	Letrozole
7.675	0	Letrozole
7.675	0	Letrozole
7.675	0	Letrozole
7.8	0	Letrozole
7.8	0	Letrozole
7.8	0	Letrozole
7.8	0	Letrozole
7.8	0	Letrozole
7.8	0	Letrozole
7.8	0	Letrozole
7.8	0	Letrozole
7.8	0	Letrozole
7.8	0	Letrozole
7.8	0	Letrozole
7.8	0	Letrozole
7.8	0	Letrozole
7.9	0	Letrozole
7.9	0	Letrozole
7.9	0	Letrozole
7.9	0	Letrozole
7.9	0	Letrozole
7.9	0	Letrozole
7.9	0	Letrozole
7.9	0	Letrozole
7.9	0	Letrozole
8.01	0	Letrozole
8.01	0	Letrozole
8.01	0	Letrozole
8.01	0	Letrozole
8.01	0	Letrozole
8.01	0	Letrozole
8.01	0	Letrozole
8.01	0	Letrozole
8.01	0	Letrozole
8.01	0	Letrozole
8.01	0	Letrozole
8.01	0	Letrozole
8.01	0	Letrozole
8.01	0	Letrozole
8.13	0	Letrozole
8.13	0	Letrozole
8.13	0	Letrozole
8.13	0	Letrozole
8.13	0	Letrozole
8.13	0	Letrozole
8.13	0	Letrozole
8.13	0	Letrozole
8.13	0	Letrozole
8.13	0	Letrozole
8.13	0	Letrozole
8.13	0	Letrozole
8.13	0	Letrozole
8.23	0	Letrozole
8.23	0	Letrozole
8.23	0	Letrozole
8.23	0	Letrozole
8.23	0	Letrozole
8.23	0	Letrozole
8.23	0	Letrozole
8.23	0	Letrozole
8.23	0	Letrozole
8.23	0	Letrozole
8.23	0	Letrozole
8.23	0	Letrozole
8.23	0	Letrozole
8.325	0	Letrozole
8.325	0	Letrozole
8.325	0	Letrozole
8.325	0	Letrozole
8.325	0	Letrozole
8.325	0	Letrozole
8.325	0	Letrozole
8.325	0	Letrozole
8.325	0	Letrozole
8.325	0	Letrozole
8.325	0	Letrozole
8.325	0	Letrozole
8.405	0	Letrozole
8.405	0	Letrozole
8.405	0	Letrozole
8.405	0	Letrozole
8.405	0	Letrozole
8.405	0	Letrozole
8.405	0	Letrozole
8.405	0	Letrozole
8.405	0	Letrozole
8.495	0	Letrozole
8.495	0	Letrozole
8.495	0	Letrozole
8.495	0	Letrozole
8.495	0	Letrozole
8.495	0	Letrozole
8.495	0	Letrozole
8.495	0	Letrozole
8.495	0	Letrozole
8.495	0	Letrozole
8.495	0	Letrozole
8.495	0	Letrozole
8.495	0	Letrozole
8.495	0	Letrozole
8.62	0	Letrozole
8.62	0	Letrozole
8.62	0	Letrozole
8.62	0	Letrozole
8.62	0	Letrozole
8.62	0	Letrozole
8.62	0	Letrozole
8.62	0	Letrozole
8.62	0	Letrozole
8.62	0	Letrozole
8.62	0	Letrozole
8.62	0	Letrozole
8.62	0	Letrozole
8.62	0	Letrozole
8.62	0	Letrozole
8.62	0	Letrozole
8.62	0	Letrozole
8.62	0	Letrozole
8.62	0	Letrozole
8.765	0	Letrozole
8.765	0	Letrozole
8.765	0	Letrozole
8.765	0	Letrozole
8.765	0	Letrozole
8.765	0	Letrozole
8.765	0	Letrozole
8.765	0	Letrozole
8.765	0	Letrozole
8.765	0	Letrozole
8.765	0	Letrozole
8.765	0	Letrozole
8.765	0	Letrozole
8.765	0	Letrozole
8.765	0	Letrozole
8.765	0	Letrozole
8.765	0	Letrozole
8.765	0	Letrozole
8.765	0	Letrozole
8.94	0	Letrozole
8.94	0	Letrozole
8.94	0	Letrozole
8.94	0	Letrozole
8.94	0	Letrozole
8.94	0	Letrozole
8.94	0	Letrozole
8.94	0	Letrozole
8.94	0	Letrozole
8.94	0	Letrozole
8.94	0	Letrozole
8.94	0	Letrozole
8.94	0	Letrozole
8.94	0	Letrozole
8.94	0	Letrozole
8.94	0	Letrozole
8.94	0	Letrozole
8.94	0	Letrozole
8.94	0	Letrozole
8.94	0	Letrozole
8.94	0	Letrozole
8.94	0	Letrozole
8.94	0	Letrozole
8.94	0	Letrozole
8.94	0	Letrozole
8.94	0	Letrozole
9.075	0	Letrozole
9.075	0	Letrozole
9.075	0	Letrozole
9.075	0	Letrozole
9.075	0	Letrozole
9.15	0	Letrozole
9.15	0	Letrozole
9.15	0	Letrozole
9.15	0	Letrozole
9.15	0	Letrozole
9.15	0	Letrozole
9.15	0	Letrozole
9.245	0	Letrozole
9.245	0	Letrozole
9.245	0	Letrozole
9.245	0	Letrozole
9.245	0	Letrozole
9.245	0	Letrozole
9.245	0	Letrozole
9.245	0	Letrozole
9.385	0	Letrozole
9.385	0	Letrozole
9.385	0	Letrozole
9.385	0	Letrozole
9.385	0	Letrozole
9.385	0	Letrozole
9.385	0	Letrozole
9.385	0	Letrozole
9.385	0	Letrozole
9.385	0	Letrozole
9.385	0	Letrozole
9.385	0	Letrozole
9.385	0	Letrozole
9.385	0	Letrozole
9.52	0	Letrozole
9.52	0	Letrozole
9.52	0	Letrozole
9.52	0	Letrozole
9.52	0	Letrozole
9.52	0	Letrozole
9.52	0	Letrozole
9.52	0	Letrozole
9.615	0	Letrozole
9.615	0	Letrozole
9.615	0	Letrozole
9.615	0	Letrozole
9.615	0	Letrozole
9.615	0	Letrozole
9.615	0	Letrozole
9.725	0	Letrozole
9.725	0	Letrozole
9.725	0	Letrozole
9.725	0	Letrozole
9.725	0	Letrozole
9.725	0	Letrozole
9.725	0	Letrozole
9.725	0	Letrozole
9.725	0	Letrozole
9.725	0	Letrozole
9.725	0	Letrozole
9.84	0	Letrozole
9.84	0	Letrozole
9.84	0	Letrozole
9.84	0	Letrozole
9.84	0	Letrozole
9.84	0	Letrozole
9.84	0	Letrozole
9.84	0	Letrozole
9.92	0	Letrozole
9.92	0	Letrozole
9.92	0	Letrozole
9.92	0	Letrozole
9.99	0	Letrozole
9.99	0	Letrozole
9.99	0	Letrozole
9.99	0	Letrozole
9.99	0	Letrozole
9.99	0	Letrozole
9.99	0	Letrozole
9.99	0	Letrozole
9.99	0	Letrozole
9.99	0	Letrozole
9.99	0	Letrozole
9.99	0	Letrozole
9.99	0	Letrozole
9.99	0	Letrozole
9.99	0	Letrozole
9.99	0	Letrozole
9.99	0	Letrozole
