## Supplementary data files for "Cancer patient survival can be accurately parameterized, revealing time-dependent therapeutic effects and doubling the precision of small trials": MA31_2.csv

Time	Event	Arm
0.363	1	ttax_t
0.481	1	ttax_t
0.481	1	ttax_t
0.6	1	ttax_t
1.63	1	ttax_t
1.63	1	ttax_t
2.3	1	ttax_t
2.3	1	ttax_t
2.3	1	ttax_t
2.58	1	ttax_t
2.58	1	ttax_t
2.58	1	ttax_t
2.7	1	ttax_t
2.81	1	ttax_t
2.81	1	ttax_t
2.81	1	ttax_t
2.93	1	ttax_t
2.93	1	ttax_t
2.93	1	ttax_t
2.93	1	ttax_t
3.01	1	ttax_t
3.01	1	ttax_t
3.01	1	ttax_t
3.01	1	ttax_t
3.13	1	ttax_t
3.57	1	ttax_t
3.68	1	ttax_t
3.76	1	ttax_t
3.76	1	ttax_t
4	1	ttax_t
4	1	ttax_t
4.16	1	ttax_t
4.36	1	ttax_t
5.15	1	ttax_t
5.27	1	ttax_t
5.39	1	ttax_t
5.46	1	ttax_t
5.46	1	ttax_t
5.5	1	ttax_t
5.5	1	ttax_t
5.5	1	ttax_t
5.54	1	ttax_t
5.54	1	ttax_t
5.58	1	ttax_t
5.58	1	ttax_t
5.58	1	ttax_t
5.62	1	ttax_t
5.62	1	ttax_t
5.66	1	ttax_t
5.66	1	ttax_t
5.86	1	ttax_t
5.86	1	ttax_t
5.86	1	ttax_t
5.86	1	ttax_t
5.86	1	ttax_t
5.94	1	ttax_t
6.05	1	ttax_t
6.13	1	ttax_t
6.2	1	ttax_t
6.38	1	ttax_t
6.63	1	ttax_t
6.78	1	ttax_t
6.86	1	ttax_t
6.93	1	ttax_t
7.02	1	ttax_t
7.09	1	ttax_t
7.17	1	ttax_t
7.25	1	ttax_t
7.34	1	ttax_t
7.52	1	ttax_t
7.63	1	ttax_t
7.66	1	ttax_t
7.7	1	ttax_t
7.74	1	ttax_t
7.81	1	ttax_t
7.84	1	ttax_t
7.86	1	ttax_t
7.87	1	ttax_t
7.88	1	ttax_t
7.88	1	ttax_t
7.89	1	ttax_t
7.92	1	ttax_t
7.94	1	ttax_t
7.97	1	ttax_t
8	1	ttax_t
8.02	1	ttax_t
8.04	1	ttax_t
8.06	1	ttax_t
8.07	1	ttax_t
8.09	1	ttax_t
8.1	1	ttax_t
8.12	1	ttax_t
8.13	1	ttax_t
8.14	1	ttax_t
8.15	1	ttax_t
8.16	1	ttax_t
8.17	1	ttax_t
8.21	1	ttax_t
8.21	1	ttax_t
8.21	1	ttax_t
8.22	1	ttax_t
8.25	1	ttax_t
8.25	1	ttax_t
8.31	1	ttax_t
8.31	1	ttax_t
8.31	1	ttax_t
8.31	1	ttax_t
8.37	1	ttax_t
8.37	1	ttax_t
8.38	1	ttax_t
8.4	1	ttax_t
8.42	1	ttax_t
8.43	1	ttax_t
8.45	1	ttax_t
8.46	1	ttax_t
8.48	1	ttax_t
8.49	1	ttax_t
8.51	1	ttax_t
8.52	1	ttax_t
8.55	1	ttax_t
8.61	1	ttax_t
8.68	1	ttax_t
8.79	1	ttax_t
9.02	1	ttax_t
9.12	1	ttax_t
9.31	1	ttax_t
9.48	1	ttax_t
9.62	1	ttax_t
9.74	1	ttax_t
9.79	1	ttax_t
9.88	1	ttax_t
9.94	1	ttax_t
10.1	1	ttax_t
10.4	1	ttax_t
10.6	1	ttax_t
10.7	1	ttax_t
10.8	1	ttax_t
10.8	1	ttax_t
10.9	1	ttax_t
10.9	1	ttax_t
10.9	1	ttax_t
10.9	1	ttax_t
10.9	1	ttax_t
11	1	ttax_t
11	1	ttax_t
11	1	ttax_t
11	1	ttax_t
11.1	1	ttax_t
11.1	1	ttax_t
11.1	1	ttax_t
11.2	1	ttax_t
11.2	1	ttax_t
11.3	1	ttax_t
11.4	1	ttax_t
11.4	1	ttax_t
11.5	1	ttax_t
11.6	1	ttax_t
11.7	1	ttax_t
12.4	1	ttax_t
12.5	1	ttax_t
12.7	1	ttax_t
13.2	1	ttax_t
13.5	1	ttax_t
13.6	1	ttax_t
13.6	1	ttax_t
13.6	1	ttax_t
13.7	1	ttax_t
13.7	1	ttax_t
13.7	1	ttax_t
13.8	1	ttax_t
13.8	1	ttax_t
13.8	1	ttax_t
13.9	1	ttax_t
13.9	1	ttax_t
13.9	1	ttax_t
13.9	1	ttax_t
13.9	1	ttax_t
14	1	ttax_t
14	1	ttax_t
14	1	ttax_t
14	1	ttax_t
14	1	ttax_t
14.1	1	ttax_t
14.1	1	ttax_t
14.2	1	ttax_t
14.3	1	ttax_t
14.4	1	ttax_t
14.7	1	ttax_t
15.5	1	ttax_t
16	1	ttax_t
16.1	1	ttax_t
16.2	1	ttax_t
16.3	1	ttax_t
16.4	1	ttax_t
16.4	1	ttax_t
16.5	1	ttax_t
16.6	1	ttax_t
16.6	1	ttax_t
16.7	1	ttax_t
17.2	1	ttax_t
18	1	ttax_t
18.4	1	ttax_t
18.6	1	ttax_t
19	1	ttax_t
19.2	1	ttax_t
19.3	1	ttax_t
19.4	1	ttax_t
19.5	1	ttax_t
19.6	1	ttax_t
19.8	1	ttax_t
19.9	1	ttax_t
20.1	1	ttax_t
21.1	1	ttax_t
21.5	1	ttax_t
22	1	ttax_t
22.5	1	ttax_t
22.7	1	ttax_t
22.8	1	ttax_t
22.9	1	ttax_t
23.1	1	ttax_t
23.7	1	ttax_t
24.8	1	ttax_t
25	1	ttax_t
25.8	1	ttax_t
26	1	ttax_t
26.5	1	ttax_t
27.7	1	ttax_t
27.9	1	ttax_t
29.5	1	ttax_t
33	1	ttax_t
33.1	1	ttax_t
33.4	1	ttax_t
0.3035	0	ttax_t
0.699	0	ttax_t
0.934	0	ttax_t
1.27	0	ttax_t
1.71	0	ttax_t
1.905	0	ttax_t
2.36	0	ttax_t
2.64	0	ttax_t
2.97	0	ttax_t
3.35	0	ttax_t
3.625	0	ttax_t
5.33	0	ttax_t
6.65	0	ttax_t
8.125	0	ttax_t
8.28	0	ttax_t
8.385	0	ttax_t
8.515	0	ttax_t
8.65	0	ttax_t
8.78	0	ttax_t
8.9	0	ttax_t
9.045	0	ttax_t
9.16	0	ttax_t
9.295	0	ttax_t
9.42	0	ttax_t
9.54	0	ttax_t
9.67	0	ttax_t
9.8	0	ttax_t
9.92	0	ttax_t
10.05	0	ttax_t
10.15	0	ttax_t
10.35	0	ttax_t
10.45	0	ttax_t
10.55	0	ttax_t
10.75	0	ttax_t
10.85	0	ttax_t
10.95	0	ttax_t
11.05	0	ttax_t
11.25	0	ttax_t
11.35	0	ttax_t
11.45	0	ttax_t
11.65	0	ttax_t
11.75	0	ttax_t
11.85	0	ttax_t
12.55	0	ttax_t
13.15	0	ttax_t
13.75	0	ttax_t
14.25	0	ttax_t
14.85	0	ttax_t
15.45	0	ttax_t
16.25	0	ttax_t
16.45	0	ttax_t
16.65	0	ttax_t
16.85	0	ttax_t
17.05	0	ttax_t
17.25	0	ttax_t
17.45	0	ttax_t
17.65	0	ttax_t
17.85	0	ttax_t
18.15	0	ttax_t
18.35	0	ttax_t
18.55	0	ttax_t
18.75	0	ttax_t
18.95	0	ttax_t
19.15	0	ttax_t
19.35	0	ttax_t
19.55	0	ttax_t
19.75	0	ttax_t
20.25	0	ttax_t
20.55	0	ttax_t
20.85	0	ttax_t
21.15	0	ttax_t
21.45	0	ttax_t
21.75	0	ttax_t
21.95	0	ttax_t
22.25	0	ttax_t
22.55	0	ttax_t
22.85	0	ttax_t
23.15	0	ttax_t
23.45	0	ttax_t
23.75	0	ttax_t
24.75	0	ttax_t
25.55	0	ttax_t
26.35	0	ttax_t
27.15	0	ttax_t
28.75	0	ttax_t
29.55	0	ttax_t
30.35	0	ttax_t
31.15	0	ttax_t
32.75	0	ttax_t
33.55	0	ttax_t
34.35	0	ttax_t
35.15	0	ttax_t
36.85	0	ttax_t
37.65	0	ttax_t
0.397	1	ltax_l
0.783	1	ltax_l
1.41	1	ltax_l
1.85	1	ltax_l
1.88	1	ltax_l
2.04	1	ltax_l
2.59	1	ltax_l
2.59	1	ltax_l
2.61	1	ltax_l
2.68	1	ltax_l
2.69	1	ltax_l
2.77	1	ltax_l
2.83	1	ltax_l
2.83	1	ltax_l
2.83	1	ltax_l
2.94	1	ltax_l
2.94	1	ltax_l
2.94	1	ltax_l
3.03	1	ltax_l
3.05	1	ltax_l
3.06	1	ltax_l
3.13	1	ltax_l
3.62	1	ltax_l
3.8	1	ltax_l
3.91	1	ltax_l
4.07	1	ltax_l
4.31	1	ltax_l
4.45	1	ltax_l
4.59	1	ltax_l
4.76	1	ltax_l
4.88	1	ltax_l
4.91	1	ltax_l
5.01	1	ltax_l
5.1	1	ltax_l
5.23	1	ltax_l
5.23	1	ltax_l
5.3	1	ltax_l
5.35	1	ltax_l
5.39	1	ltax_l
5.42	1	ltax_l
5.44	1	ltax_l
5.45	1	ltax_l
5.47	1	ltax_l
5.47	1	ltax_l
5.48	1	ltax_l
5.51	1	ltax_l
5.51	1	ltax_l
5.51	1	ltax_l
5.52	1	ltax_l
5.54	1	ltax_l
5.57	1	ltax_l
5.59	1	ltax_l
5.64	1	ltax_l
5.64	1	ltax_l
5.64	1	ltax_l
5.64	1	ltax_l
5.64	1	ltax_l
5.68	1	ltax_l
5.68	1	ltax_l
5.68	1	ltax_l
5.69	1	ltax_l
5.7	1	ltax_l
5.71	1	ltax_l
5.71	1	ltax_l
5.74	1	ltax_l
5.74	1	ltax_l
5.74	1	ltax_l
5.76	1	ltax_l
5.83	1	ltax_l
5.83	1	ltax_l
5.84	1	ltax_l
5.88	1	ltax_l
6	1	ltax_l
6.04	1	ltax_l
6.21	1	ltax_l
6.4	1	ltax_l
6.64	1	ltax_l
6.7	1	ltax_l
6.75	1	ltax_l
6.8	1	ltax_l
6.82	1	ltax_l
6.94	1	ltax_l
6.94	1	ltax_l
6.98	1	ltax_l
7.05	1	ltax_l
7.3	1	ltax_l
7.39	1	ltax_l
7.53	1	ltax_l
7.55	1	ltax_l
7.62	1	ltax_l
7.65	1	ltax_l
7.69	1	ltax_l
7.77	1	ltax_l
7.81	1	ltax_l
7.9	1	ltax_l
7.93	1	ltax_l
7.95	1	ltax_l
7.95	1	ltax_l
7.97	1	ltax_l
7.97	1	ltax_l
8.03	1	ltax_l
8.03	1	ltax_l
8.04	1	ltax_l
8.06	1	ltax_l
8.08	1	ltax_l
8.09	1	ltax_l
8.11	1	ltax_l
8.11	1	ltax_l
8.12	1	ltax_l
8.13	1	ltax_l
8.16	1	ltax_l
8.16	1	ltax_l
8.16	1	ltax_l
8.17	1	ltax_l
8.19	1	ltax_l
8.22	1	ltax_l
8.23	1	ltax_l
8.25	1	ltax_l
8.25	1	ltax_l
8.26	1	ltax_l
8.27	1	ltax_l
8.28	1	ltax_l
8.28	1	ltax_l
8.3	1	ltax_l
8.3	1	ltax_l
8.31	1	ltax_l
8.31	1	ltax_l
8.31	1	ltax_l
8.34	1	ltax_l
8.34	1	ltax_l
8.34	1	ltax_l
8.34	1	ltax_l
8.34	1	ltax_l
8.36	1	ltax_l
8.36	1	ltax_l
8.37	1	ltax_l
8.38	1	ltax_l
8.42	1	ltax_l
8.44	1	ltax_l
8.46	1	ltax_l
8.53	1	ltax_l
8.53	1	ltax_l
8.54	1	ltax_l
8.58	1	ltax_l
8.58	1	ltax_l
8.6	1	ltax_l
8.64	1	ltax_l
8.7	1	ltax_l
8.73	1	ltax_l
8.8	1	ltax_l
8.8	1	ltax_l
8.84	1	ltax_l
8.88	1	ltax_l
8.92	1	ltax_l
8.95	1	ltax_l
9.01	1	ltax_l
9.07	1	ltax_l
9.2	1	ltax_l
9.22	1	ltax_l
9.34	1	ltax_l
9.39	1	ltax_l
9.46	1	ltax_l
9.54	1	ltax_l
9.67	1	ltax_l
10	1	ltax_l
10.1	1	ltax_l
10.3	1	ltax_l
10.4	1	ltax_l
10.6	1	ltax_l
10.6	1	ltax_l
10.7	1	ltax_l
10.7	1	ltax_l
10.8	1	ltax_l
10.8	1	ltax_l
10.9	1	ltax_l
10.9	1	ltax_l
10.9	1	ltax_l
11	1	ltax_l
11	1	ltax_l
11	1	ltax_l
11	1	ltax_l
11	1	ltax_l
11.1	1	ltax_l
11.1	1	ltax_l
11.1	1	ltax_l
11.1	1	ltax_l
11.1	1	ltax_l
11.1	1	ltax_l
11.1	1	ltax_l
11.1	1	ltax_l
11.2	1	ltax_l
11.2	1	ltax_l
11.2	1	ltax_l
11.2	1	ltax_l
11.2	1	ltax_l
11.3	1	ltax_l
11.3	1	ltax_l
11.4	1	ltax_l
11.4	1	ltax_l
11.5	1	ltax_l
11.6	1	ltax_l
11.8	1	ltax_l
12.4	1	ltax_l
12.9	1	ltax_l
13.4	1	ltax_l
13.6	1	ltax_l
13.6	1	ltax_l
13.7	1	ltax_l
13.7	1	ltax_l
13.8	1	ltax_l
13.8	1	ltax_l
13.8	1	ltax_l
13.8	1	ltax_l
13.8	1	ltax_l
13.9	1	ltax_l
13.9	1	ltax_l
13.9	1	ltax_l
14	1	ltax_l
14	1	ltax_l
14.2	1	ltax_l
14.3	1	ltax_l
14.4	1	ltax_l
15.6	1	ltax_l
15.8	1	ltax_l
16	1	ltax_l
16.1	1	ltax_l
16.2	1	ltax_l
16.3	1	ltax_l
16.5	1	ltax_l
16.6	1	ltax_l
16.6	1	ltax_l
16.6	1	ltax_l
16.7	1	ltax_l
16.7	1	ltax_l
16.8	1	ltax_l
17	1	ltax_l
17.3	1	ltax_l
17.4	1	ltax_l
18.8	1	ltax_l
19.1	1	ltax_l
19.6	1	ltax_l
19.8	1	ltax_l
20.6	1	ltax_l
20.7	1	ltax_l
21.6	1	ltax_l
21.9	1	ltax_l
22	1	ltax_l
22.1	1	ltax_l
22.6	1	ltax_l
22.9	1	ltax_l
23	1	ltax_l
23.1	1	ltax_l
24.8	1	ltax_l
24.9	1	ltax_l
25.4	1	ltax_l
27.5	1	ltax_l
0.3	0	ltax_l
0.467	0	ltax_l
0.8355	0	ltax_l
1.0465	0	ltax_l
1.325	0	ltax_l
1.605	0	ltax_l
1.875	0	ltax_l
2.15	0	ltax_l
2.35	0	ltax_l
2.65	0	ltax_l
2.945	0	ltax_l
3.345	0	ltax_l
3.345	0	ltax_l
3.715	0	ltax_l
4.67	0	ltax_l
5.345	0	ltax_l
6.02	0	ltax_l
6.69	0	ltax_l
7.36	0	ltax_l
8.225	0	ltax_l
8.41	0	ltax_l
8.615	0	ltax_l
8.81	0	ltax_l
8.98	0	ltax_l
9.15	0	ltax_l
9.38	0	ltax_l
9.58	0	ltax_l
9.78	0	ltax_l
9.905	0	ltax_l
10.15	0	ltax_l
10.35	0	ltax_l
10.55	0	ltax_l
10.75	0	ltax_l
10.95	0	ltax_l
11.15	0	ltax_l
11.35	0	ltax_l
11.55	0	ltax_l
11.75	0	ltax_l
12.1	0	ltax_l
12.1	0	ltax_l
12.65	0	ltax_l
13.05	0	ltax_l
13.45	0	ltax_l
13.75	0	ltax_l
14.15	0	ltax_l
14.55	0	ltax_l
14.85	0	ltax_l
15.25	0	ltax_l
15.65	0	ltax_l
16.4	0	ltax_l
16.9	0	ltax_l
17.45	0	ltax_l
17.95	0	ltax_l
18.45	0	ltax_l
18.95	0	ltax_l
19.45	0	ltax_l
20.95	0	ltax_l
21.95	0	ltax_l
22.95	0	ltax_l
24.45	0	ltax_l
24.95	0	ltax_l
25.45	0	ltax_l
25.95	0	ltax_l
26.45	0	ltax_l
26.95	0	ltax_l
27.45	0	ltax_l
28.95	0	ltax_l
29.95	0	ltax_l
30.95	0	ltax_l
32.25	0	ltax_l
