## Supplementary data files for "Cancer patient survival can be accurately parameterized, revealing time-dependent therapeutic effects and doubling the precision of small trials": MA31_3.csv

Time	Event	Arm
0.532	1	ttax_t
0.532	1	ttax_t
0.532	1	ttax_t
0.532	1	ttax_t
0.532	1	ttax_t
2.35	1	ttax_t
2.35	1	ttax_t
3.68	1	ttax_t
3.68	1	ttax_t
3.95	1	ttax_t
4.26	1	ttax_t
4.26	1	ttax_t
4.62	1	ttax_t
4.97	1	ttax_t
4.97	1	ttax_t
6.83	1	ttax_t
7.77	1	ttax_t
7.77	1	ttax_t
7.77	1	ttax_t
8.21	1	ttax_t
8.78	1	ttax_t
9.02	1	ttax_t
9.19	1	ttax_t
9.59	1	ttax_t
9.95	1	ttax_t
10.4	1	ttax_t
10.6	1	ttax_t
10.8	1	ttax_t
11.2	1	ttax_t
12.1	1	ttax_t
12.2	1	ttax_t
12.3	1	ttax_t
12.4	1	ttax_t
12.5	1	ttax_t
12.6	1	ttax_t
12.8	1	ttax_t
13.1	1	ttax_t
13.5	1	ttax_t
13.8	1	ttax_t
14.9	1	ttax_t
15.1	1	ttax_t
15.2	1	ttax_t
15.5	1	ttax_t
15.9	1	ttax_t
15.9	1	ttax_t
16.1	1	ttax_t
16.6	1	ttax_t
16.8	1	ttax_t
16.9	1	ttax_t
17.1	1	ttax_t
17.6	1	ttax_t
17.9	1	ttax_t
18.2	1	ttax_t
18.3	1	ttax_t
18.7	1	ttax_t
18.7	1	ttax_t
18.8	1	ttax_t
19.1	1	ttax_t
19.4	1	ttax_t
20.2	1	ttax_t
20.5	1	ttax_t
20.6	1	ttax_t
21	1	ttax_t
21.9	1	ttax_t
22.4	1	ttax_t
24.3	1	ttax_t
24.7	1	ttax_t
24.8	1	ttax_t
26	1	ttax_t
26.1	1	ttax_t
26.2	1	ttax_t
26.3	1	ttax_t
26.3	1	ttax_t
26.4	1	ttax_t
26.6	1	ttax_t
27	1	ttax_t
29.5	1	ttax_t
30.1	1	ttax_t
30.9	1	ttax_t
31.1	1	ttax_t
31.8	1	ttax_t
32	1	ttax_t
0.643	0	ttax_t
1.555	0	ttax_t
2.175	0	ttax_t
2.905	0	ttax_t
3.525	0	ttax_t
4.685	0	ttax_t
5.3	0	ttax_t
5.545	0	ttax_t
6.17	0	ttax_t
6.595	0	ttax_t
7.345	0	ttax_t
7.345	0	ttax_t
8.09	0	ttax_t
8.165	0	ttax_t
8.255	0	ttax_t
8.345	0	ttax_t
8.435	0	ttax_t
8.495	0	ttax_t
8.585	0	ttax_t
8.655	0	ttax_t
8.75	0	ttax_t
8.835	0	ttax_t
8.915	0	ttax_t
9.005	0	ttax_t
9.085	0	ttax_t
9.16	0	ttax_t
9.24	0	ttax_t
9.345	0	ttax_t
9.41	0	ttax_t
9.485	0	ttax_t
9.565	0	ttax_t
9.665	0	ttax_t
9.77	0	ttax_t
9.82	0	ttax_t
9.93	0	ttax_t
9.995	0	ttax_t
10.05	0	ttax_t
10.15	0	ttax_t
10.25	0	ttax_t
10.35	0	ttax_t
10.45	0	ttax_t
10.45	0	ttax_t
10.55	0	ttax_t
10.65	0	ttax_t
10.75	0	ttax_t
10.85	0	ttax_t
10.95	0	ttax_t
10.95	0	ttax_t
11.05	0	ttax_t
11.15	0	ttax_t
11.25	0	ttax_t
11.35	0	ttax_t
11.45	0	ttax_t
11.45	0	ttax_t
11.55	0	ttax_t
11.65	0	ttax_t
11.75	0	ttax_t
11.85	0	ttax_t
11.95	0	ttax_t
12.15	0	ttax_t
12.25	0	ttax_t
12.45	0	ttax_t
12.55	0	ttax_t
12.75	0	ttax_t
12.85	0	ttax_t
12.95	0	ttax_t
13.15	0	ttax_t
13.25	0	ttax_t
13.45	0	ttax_t
13.55	0	ttax_t
13.75	0	ttax_t
13.85	0	ttax_t
13.95	0	ttax_t
14.15	0	ttax_t
14.25	0	ttax_t
14.45	0	ttax_t
14.55	0	ttax_t
14.75	0	ttax_t
14.85	0	ttax_t
14.95	0	ttax_t
15.15	0	ttax_t
15.25	0	ttax_t
15.45	0	ttax_t
15.55	0	ttax_t
15.75	0	ttax_t
15.85	0	ttax_t
16.15	0	ttax_t
16.25	0	ttax_t
16.35	0	ttax_t
16.45	0	ttax_t
16.55	0	ttax_t
16.65	0	ttax_t
16.75	0	ttax_t
16.85	0	ttax_t
16.95	0	ttax_t
17.15	0	ttax_t
17.25	0	ttax_t
17.35	0	ttax_t
17.45	0	ttax_t
17.55	0	ttax_t
17.65	0	ttax_t
17.75	0	ttax_t
17.85	0	ttax_t
17.95	0	ttax_t
18.15	0	ttax_t
18.25	0	ttax_t
18.35	0	ttax_t
18.45	0	ttax_t
18.55	0	ttax_t
18.65	0	ttax_t
18.75	0	ttax_t
18.85	0	ttax_t
18.95	0	ttax_t
19.15	0	ttax_t
19.25	0	ttax_t
19.35	0	ttax_t
19.45	0	ttax_t
19.55	0	ttax_t
19.65	0	ttax_t
19.75	0	ttax_t
19.85	0	ttax_t
20.05	0	ttax_t
20.15	0	ttax_t
20.25	0	ttax_t
20.35	0	ttax_t
20.45	0	ttax_t
20.55	0	ttax_t
20.65	0	ttax_t
20.75	0	ttax_t
20.85	0	ttax_t
20.95	0	ttax_t
21.05	0	ttax_t
21.15	0	ttax_t
21.25	0	ttax_t
21.35	0	ttax_t
21.45	0	ttax_t
21.55	0	ttax_t
21.65	0	ttax_t
21.75	0	ttax_t
21.85	0	ttax_t
21.95	0	ttax_t
22.05	0	ttax_t
22.15	0	ttax_t
22.25	0	ttax_t
22.35	0	ttax_t
22.45	0	ttax_t
22.55	0	ttax_t
22.65	0	ttax_t
22.75	0	ttax_t
22.85	0	ttax_t
22.95	0	ttax_t
23.05	0	ttax_t
23.15	0	ttax_t
23.25	0	ttax_t
23.35	0	ttax_t
23.45	0	ttax_t
23.55	0	ttax_t
23.65	0	ttax_t
23.75	0	ttax_t
23.85	0	ttax_t
23.95	0	ttax_t
24.15	0	ttax_t
24.35	0	ttax_t
24.45	0	ttax_t
24.65	0	ttax_t
24.75	0	ttax_t
24.95	0	ttax_t
25.15	0	ttax_t
25.25	0	ttax_t
25.45	0	ttax_t
25.55	0	ttax_t
25.75	0	ttax_t
25.95	0	ttax_t
26.05	0	ttax_t
26.25	0	ttax_t
26.35	0	ttax_t
26.55	0	ttax_t
26.75	0	ttax_t
26.85	0	ttax_t
27.05	0	ttax_t
27.15	0	ttax_t
27.35	0	ttax_t
27.55	0	ttax_t
27.65	0	ttax_t
27.85	0	ttax_t
28.15	0	ttax_t
28.35	0	ttax_t
28.45	0	ttax_t
28.65	0	ttax_t
28.75	0	ttax_t
28.95	0	ttax_t
29.15	0	ttax_t
29.25	0	ttax_t
29.45	0	ttax_t
29.55	0	ttax_t
29.75	0	ttax_t
29.95	0	ttax_t
30.05	0	ttax_t
30.25	0	ttax_t
30.35	0	ttax_t
30.55	0	ttax_t
30.75	0	ttax_t
30.85	0	ttax_t
31.05	0	ttax_t
31.15	0	ttax_t
31.35	0	ttax_t
31.55	0	ttax_t
31.65	0	ttax_t
31.85	0	ttax_t
32.25	0	ttax_t
32.45	0	ttax_t
32.75	0	ttax_t
32.95	0	ttax_t
33.15	0	ttax_t
33.45	0	ttax_t
33.65	0	ttax_t
33.85	0	ttax_t
34.15	0	ttax_t
34.35	0	ttax_t
34.55	0	ttax_t
34.85	0	ttax_t
35.05	0	ttax_t
35.25	0	ttax_t
35.55	0	ttax_t
35.75	0	ttax_t
36.15	0	ttax_t
36.35	0	ttax_t
36.55	0	ttax_t
36.75	0	ttax_t
36.95	0	ttax_t
37.15	0	ttax_t
37.35	0	ttax_t
37.55	0	ttax_t
37.65	0	ttax_t
37.85	0	ttax_t
38.05	0	ttax_t
38.25	0	ttax_t
38.45	0	ttax_t
38.65	0	ttax_t
38.85	0	ttax_t
39.05	0	ttax_t
39.25	0	ttax_t
39.4	0	ttax_t
39.4	0	ttax_t
0.195	1	ltax_l
0.547	1	ltax_l
1.35	1	ltax_l
1.35	1	ltax_l
1.35	1	ltax_l
2.03	1	ltax_l
3.21	1	ltax_l
3.21	1	ltax_l
4.35	1	ltax_l
4.93	1	ltax_l
5.14	1	ltax_l
5.38	1	ltax_l
5.47	1	ltax_l
5.68	1	ltax_l
5.82	1	ltax_l
5.89	1	ltax_l
5.98	1	ltax_l
6.1	1	ltax_l
6.68	1	ltax_l
7.45	1	ltax_l
7.51	1	ltax_l
7.67	1	ltax_l
8.02	1	ltax_l
8.27	1	ltax_l
8.47	1	ltax_l
8.62	1	ltax_l
8.62	1	ltax_l
8.68	1	ltax_l
8.74	1	ltax_l
8.84	1	ltax_l
9.25	1	ltax_l
9.34	1	ltax_l
9.49	1	ltax_l
9.49	1	ltax_l
10.4	1	ltax_l
10.5	1	ltax_l
10.7	1	ltax_l
10.8	1	ltax_l
10.9	1	ltax_l
11	1	ltax_l
11.2	1	ltax_l
11.7	1	ltax_l
11.8	1	ltax_l
11.8	1	ltax_l
11.9	1	ltax_l
12.1	1	ltax_l
12.5	1	ltax_l
12.5	1	ltax_l
12.5	1	ltax_l
12.6	1	ltax_l
12.7	1	ltax_l
12.7	1	ltax_l
13.6	1	ltax_l
13.6	1	ltax_l
13.8	1	ltax_l
13.8	1	ltax_l
13.9	1	ltax_l
14.1	1	ltax_l
14.3	1	ltax_l
14.5	1	ltax_l
14.8	1	ltax_l
15	1	ltax_l
15.2	1	ltax_l
15.3	1	ltax_l
15.4	1	ltax_l
15.6	1	ltax_l
15.9	1	ltax_l
16.1	1	ltax_l
16.3	1	ltax_l
16.8	1	ltax_l
17.2	1	ltax_l
17.5	1	ltax_l
17.6	1	ltax_l
17.6	1	ltax_l
17.7	1	ltax_l
18.4	1	ltax_l
18.5	1	ltax_l
18.7	1	ltax_l
18.7	1	ltax_l
19.3	1	ltax_l
19.9	1	ltax_l
20.9	1	ltax_l
21	1	ltax_l
21.1	1	ltax_l
21.2	1	ltax_l
21.4	1	ltax_l
21.4	1	ltax_l
21.5	1	ltax_l
22	1	ltax_l
22.6	1	ltax_l
23.7	1	ltax_l
24.2	1	ltax_l
25.2	1	ltax_l
26.6	1	ltax_l
26.7	1	ltax_l
27	1	ltax_l
29.2	1	ltax_l
29.7	1	ltax_l
29.8	1	ltax_l
33	1	ltax_l
34.7	1	ltax_l
38	1	ltax_l
0.409	0	ltax_l
0.799	0	ltax_l
1.22	0	ltax_l
1.625	0	ltax_l
1.955	0	ltax_l
2.445	0	ltax_l
2.825	0	ltax_l
3.255	0	ltax_l
3.665	0	ltax_l
4.675	0	ltax_l
5.07	0	ltax_l
5.53	0	ltax_l
6.04	0	ltax_l
6.565	0	ltax_l
7.04	0	ltax_l
7.52	0	ltax_l
8.13	0	ltax_l
8.19	0	ltax_l
8.26	0	ltax_l
8.335	0	ltax_l
8.42	0	ltax_l
8.56	0	ltax_l
8.56	0	ltax_l
8.67	0	ltax_l
8.755	0	ltax_l
8.825	0	ltax_l
9.045	0	ltax_l
9.045	0	ltax_l
9.045	0	ltax_l
9.045	0	ltax_l
9.045	0	ltax_l
9.32	0	ltax_l
9.415	0	ltax_l
9.415	0	ltax_l
9.565	0	ltax_l
9.645	0	ltax_l
9.73	0	ltax_l
9.8	0	ltax_l
9.885	0	ltax_l
9.97	0	ltax_l
10.05	0	ltax_l
10.15	0	ltax_l
10.25	0	ltax_l
10.25	0	ltax_l
10.35	0	ltax_l
10.45	0	ltax_l
10.55	0	ltax_l
10.65	0	ltax_l
10.75	0	ltax_l
10.75	0	ltax_l
10.85	0	ltax_l
10.95	0	ltax_l
11.05	0	ltax_l
11.15	0	ltax_l
11.15	0	ltax_l
11.45	0	ltax_l
11.45	0	ltax_l
11.45	0	ltax_l
11.45	0	ltax_l
11.45	0	ltax_l
11.45	0	ltax_l
11.75	0	ltax_l
11.85	0	ltax_l
11.95	0	ltax_l
12.15	0	ltax_l
12.4	0	ltax_l
12.55	0	ltax_l
12.75	0	ltax_l
12.9	0	ltax_l
13.05	0	ltax_l
13.25	0	ltax_l
13.45	0	ltax_l
13.65	0	ltax_l
13.85	0	ltax_l
13.95	0	ltax_l
14.15	0	ltax_l
14.35	0	ltax_l
14.6	0	ltax_l
14.75	0	ltax_l
14.95	0	ltax_l
15.05	0	ltax_l
15.25	0	ltax_l
15.45	0	ltax_l
15.65	0	ltax_l
15.85	0	ltax_l
16.05	0	ltax_l
16.15	0	ltax_l
16.25	0	ltax_l
16.5	0	ltax_l
16.5	0	ltax_l
16.5	0	ltax_l
16.5	0	ltax_l
16.75	0	ltax_l
16.85	0	ltax_l
16.95	0	ltax_l
17.1	0	ltax_l
17.1	0	ltax_l
17.25	0	ltax_l
17.4	0	ltax_l
17.4	0	ltax_l
17.55	0	ltax_l
17.65	0	ltax_l
17.8	0	ltax_l
17.8	0	ltax_l
17.95	0	ltax_l
18.05	0	ltax_l
18.05	0	ltax_l
18.15	0	ltax_l
18.25	0	ltax_l
18.35	0	ltax_l
18.45	0	ltax_l
18.6	0	ltax_l
18.6	0	ltax_l
18.8	0	ltax_l
18.8	0	ltax_l
18.95	0	ltax_l
19.05	0	ltax_l
19.15	0	ltax_l
19.25	0	ltax_l
19.35	0	ltax_l
19.45	0	ltax_l
19.6	0	ltax_l
19.6	0	ltax_l
19.8	0	ltax_l
19.8	0	ltax_l
20.05	0	ltax_l
20.05	0	ltax_l
20.05	0	ltax_l
20.35	0	ltax_l
20.55	0	ltax_l
20.8	0	ltax_l
20.95	0	ltax_l
21.15	0	ltax_l
21.35	0	ltax_l
21.55	0	ltax_l
21.75	0	ltax_l
21.9	0	ltax_l
22.1	0	ltax_l
22.45	0	ltax_l
22.45	0	ltax_l
22.7	0	ltax_l
22.95	0	ltax_l
23.1	0	ltax_l
23.4	0	ltax_l
23.55	0	ltax_l
23.75	0	ltax_l
24	0	ltax_l
24.25	0	ltax_l
24.45	0	ltax_l
24.65	0	ltax_l
24.85	0	ltax_l
24.95	0	ltax_l
25.15	0	ltax_l
25.35	0	ltax_l
25.55	0	ltax_l
25.65	0	ltax_l
25.85	0	ltax_l
26.05	0	ltax_l
26.25	0	ltax_l
26.45	0	ltax_l
26.55	0	ltax_l
26.8	0	ltax_l
26.95	0	ltax_l
27.15	0	ltax_l
27.25	0	ltax_l
27.45	0	ltax_l
27.65	0	ltax_l
27.85	0	ltax_l
28.25	0	ltax_l
28.45	0	ltax_l
28.65	0	ltax_l
28.85	0	ltax_l
29.05	0	ltax_l
29.25	0	ltax_l
29.45	0	ltax_l
29.6	0	ltax_l
29.85	0	ltax_l
30.15	0	ltax_l
30.35	0	ltax_l
30.55	0	ltax_l
30.75	0	ltax_l
30.95	0	ltax_l
31.15	0	ltax_l
31.35	0	ltax_l
31.55	0	ltax_l
31.75	0	ltax_l
32.15	0	ltax_l
32.35	0	ltax_l
32.45	0	ltax_l
32.65	0	ltax_l
32.75	0	ltax_l
32.95	0	ltax_l
33.15	0	ltax_l
33.25	0	ltax_l
33.45	0	ltax_l
33.55	0	ltax_l
33.75	0	ltax_l
33.95	0	ltax_l
34.05	0	ltax_l
34.25	0	ltax_l
34.35	0	ltax_l
34.55	0	ltax_l
34.75	0	ltax_l
34.85	0	ltax_l
35.05	0	ltax_l
35.15	0	ltax_l
35.35	0	ltax_l
35.55	0	ltax_l
35.65	0	ltax_l
35.85	0	ltax_l
36.35	0	ltax_l
36.65	0	ltax_l
36.95	0	ltax_l
37.25	0	ltax_l
37.55	0	ltax_l
37.95	0	ltax_l
38.2	0	ltax_l
38.55	0	ltax_l
38.85	0	ltax_l
39.15	0	ltax_l
39.5	0	ltax_l
39.5	0	ltax_l
39.5	0	ltax_l
39.5	0	ltax_l
