## Supplementary data files for "Cancer patient survival can be accurately parameterized, revealing time-dependent therapeutic effects and doubling the precision of small trials": MAINSAIL_2A.csv

Time	Event	Arm
0.337	1	placebo
0.337	1	placebo
2.05	1	placebo
2.09	1	placebo
2.19	1	placebo
2.5	1	placebo
2.86	1	placebo
3.22	1	placebo
3.37	1	placebo
3.65	1	placebo
3.79	1	placebo
4.06	1	placebo
4.21	1	placebo
4.32	1	placebo
4.51	1	placebo
4.8	1	placebo
4.98	1	placebo
5.09	1	placebo
5.23	1	placebo
5.32	1	placebo
5.78	1	placebo
5.95	1	placebo
6.11	1	placebo
6.2	1	placebo
6.26	1	placebo
6.34	1	placebo
6.43	1	placebo
6.48	1	placebo
6.55	1	placebo
6.65	1	placebo
6.84	1	placebo
6.99	1	placebo
7.68	1	placebo
7.68	1	placebo
7.68	1	placebo
7.68	1	placebo
7.74	1	placebo
7.8	1	placebo
7.89	1	placebo
8.13	1	placebo
8.26	1	placebo
8.41	1	placebo
8.72	1	placebo
9.28	1	placebo
9.34	1	placebo
9.63	1	placebo
9.63	1	placebo
10.3	1	placebo
10.6	1	placebo
10.7	1	placebo
10.8	1	placebo
11	1	placebo
11.3	1	placebo
11.5	1	placebo
11.8	1	placebo
11.9	1	placebo
12.6	1	placebo
13	1	placebo
13.2	1	placebo
13.9	1	placebo
17	1	placebo
18.2	1	placebo
0.0505	0	placebo
0.12	0	placebo
0.1725	0	placebo
0.2245	0	placebo
0.2765	0	placebo
0.311	0	placebo
0.3805	0	placebo
0.45	0	placebo
0.5025	0	placebo
0.5545	0	placebo
0.6065	0	placebo
0.6585	0	placebo
0.7285	0	placebo
0.7805	0	placebo
0.8325	0	placebo
0.8845	0	placebo
0.937	0	placebo
1.009	0	placebo
1.06	0	placebo
1.11	0	placebo
1.16	0	placebo
1.23	0	placebo
1.27	0	placebo
1.34	0	placebo
1.39	0	placebo
1.44	0	placebo
1.49	0	placebo
1.56	0	placebo
1.615	0	placebo
1.67	0	placebo
1.72	0	placebo
1.77	0	placebo
1.84	0	placebo
1.89	0	placebo
1.985	0	placebo
1.985	0	placebo
2.06	0	placebo
2.115	0	placebo
2.16	0	placebo
2.23	0	placebo
2.26	0	placebo
2.335	0	placebo
2.39	0	placebo
2.435	0	placebo
2.515	0	placebo
2.54	0	placebo
2.575	0	placebo
2.575	0	placebo
2.615	0	placebo
2.64	0	placebo
2.665	0	placebo
2.7	0	placebo
2.7	0	placebo
2.73	0	placebo
2.75	0	placebo
2.785	0	placebo
2.785	0	placebo
2.835	0	placebo
2.835	0	placebo
2.91	0	placebo
2.91	0	placebo
2.91	0	placebo
2.91	0	placebo
2.97	0	placebo
3	0	placebo
3.02	0	placebo
3.045	0	placebo
3.075	0	placebo
3.075	0	placebo
3.11	0	placebo
3.14	0	placebo
3.16	0	placebo
3.185	0	placebo
3.21	0	placebo
3.235	0	placebo
3.26	0	placebo
3.28	0	placebo
3.3	0	placebo
3.325	0	placebo
3.355	0	placebo
3.375	0	placebo
3.415	0	placebo
3.415	0	placebo
3.415	0	placebo
3.46	0	placebo
3.48	0	placebo
3.57	0	placebo
3.57	0	placebo
3.57	0	placebo
3.57	0	placebo
3.57	0	placebo
3.57	0	placebo
3.66	0	placebo
3.68	0	placebo
3.71	0	placebo
3.71	0	placebo
3.745	0	placebo
3.775	0	placebo
3.805	0	placebo
3.805	0	placebo
3.835	0	placebo
3.865	0	placebo
3.885	0	placebo
3.92	0	placebo
3.94	0	placebo
3.975	0	placebo
3.975	0	placebo
4.015	0	placebo
4.045	0	placebo
4.045	0	placebo
4.075	0	placebo
4.1	0	placebo
4.12	0	placebo
4.14	0	placebo
4.165	0	placebo
4.195	0	placebo
4.215	0	placebo
4.25	0	placebo
4.27	0	placebo
4.3	0	placebo
4.3	0	placebo
4.33	0	placebo
4.37	0	placebo
4.405	0	placebo
4.405	0	placebo
4.44	0	placebo
4.48	0	placebo
4.48	0	placebo
4.48	0	placebo
4.52	0	placebo
4.545	0	placebo
4.58	0	placebo
4.61	0	placebo
4.61	0	placebo
4.645	0	placebo
4.675	0	placebo
4.7	0	placebo
4.725	0	placebo
4.725	0	placebo
4.755	0	placebo
4.79	0	placebo
4.805	0	placebo
4.825	0	placebo
4.85	0	placebo
4.87	0	placebo
4.91	0	placebo
4.93	0	placebo
4.96	0	placebo
4.96	0	placebo
5	0	placebo
5.035	0	placebo
5.08	0	placebo
5.1	0	placebo
5.125	0	placebo
5.15	0	placebo
5.185	0	placebo
5.22	0	placebo
5.245	0	placebo
5.265	0	placebo
5.3	0	placebo
5.335	0	placebo
5.335	0	placebo
5.365	0	placebo
5.395	0	placebo
5.425	0	placebo
5.46	0	placebo
5.49	0	placebo
5.51	0	placebo
5.54	0	placebo
5.56	0	placebo
5.6	0	placebo
5.625	0	placebo
5.655	0	placebo
5.68	0	placebo
5.7	0	placebo
5.735	0	placebo
5.75	0	placebo
5.785	0	placebo
5.805	0	placebo
5.885	0	placebo
5.885	0	placebo
5.885	0	placebo
5.885	0	placebo
5.96	0	placebo
5.975	0	placebo
6.015	0	placebo
6.04	0	placebo
6.06	0	placebo
6.08	0	placebo
6.12	0	placebo
6.15	0	placebo
6.17	0	placebo
6.19	0	placebo
6.24	0	placebo
6.24	0	placebo
6.285	0	placebo
6.305	0	placebo
6.325	0	placebo
6.36	0	placebo
6.38	0	placebo
6.41	0	placebo
6.46	0	placebo
6.46	0	placebo
6.495	0	placebo
6.52	0	placebo
6.565	0	placebo
6.565	0	placebo
6.6	0	placebo
6.635	0	placebo
6.66	0	placebo
6.685	0	placebo
6.725	0	placebo
6.725	0	placebo
6.78	0	placebo
6.795	0	placebo
6.82	0	placebo
6.85	0	placebo
6.875	0	placebo
6.9	0	placebo
6.95	0	placebo
6.95	0	placebo
7	0	placebo
7.02	0	placebo
7.045	0	placebo
7.07	0	placebo
7.1	0	placebo
7.135	0	placebo
7.16	0	placebo
7.19	0	placebo
7.21	0	placebo
7.23	0	placebo
7.26	0	placebo
7.295	0	placebo
7.31	0	placebo
7.35	0	placebo
7.38	0	placebo
7.405	0	placebo
7.43	0	placebo
7.46	0	placebo
7.495	0	placebo
7.595	0	placebo
7.595	0	placebo
7.595	0	placebo
7.595	0	placebo
7.595	0	placebo
7.595	0	placebo
7.695	0	placebo
7.71	0	placebo
7.745	0	placebo
7.785	0	placebo
7.785	0	placebo
7.825	0	placebo
7.86	0	placebo
7.86	0	placebo
7.9	0	placebo
7.92	0	placebo
7.955	0	placebo
7.99	0	placebo
8.01	0	placebo
8.04	0	placebo
8.06	0	placebo
8.08	0	placebo
8.11	0	placebo
8.14	0	placebo
8.18	0	placebo
8.18	0	placebo
8.21	0	placebo
8.25	0	placebo
8.27	0	placebo
8.29	0	placebo
8.32	0	placebo
8.34	0	placebo
8.38	0	placebo
8.38	0	placebo
8.42	0	placebo
8.445	0	placebo
8.47	0	placebo
8.505	0	placebo
8.525	0	placebo
8.55	0	placebo
8.59	0	placebo
8.61	0	placebo
8.63	0	placebo
8.67	0	placebo
8.7	0	placebo
8.7	0	placebo
8.76	0	placebo
8.76	0	placebo
8.79	0	placebo
8.825	0	placebo
8.84	0	placebo
8.875	0	placebo
8.89	0	placebo
8.93	0	placebo
8.96	0	placebo
8.98	0	placebo
9	0	placebo
9.03	0	placebo
9.05	0	placebo
9.085	0	placebo
9.1	0	placebo
9.14	0	placebo
9.17	0	placebo
9.19	0	placebo
9.22	0	placebo
9.255	0	placebo
9.255	0	placebo
9.315	0	placebo
9.315	0	placebo
9.345	0	placebo
9.38	0	placebo
9.4	0	placebo
9.43	0	placebo
9.45	0	placebo
9.47	0	placebo
9.5	0	placebo
9.52	0	placebo
9.55	0	placebo
9.59	0	placebo
9.615	0	placebo
9.64	0	placebo
9.66	0	placebo
9.69	0	placebo
9.71	0	placebo
9.73	0	placebo
9.76	0	placebo
9.795	0	placebo
9.81	0	placebo
9.85	0	placebo
9.865	0	placebo
9.9	0	placebo
9.9	0	placebo
9.945	0	placebo
9.98	0	placebo
10.05	0	placebo
10.05	0	placebo
10.15	0	placebo
10.15	0	placebo
10.15	0	placebo
10.25	0	placebo
10.25	0	placebo
10.35	0	placebo
10.35	0	placebo
10.35	0	placebo
10.45	0	placebo
10.45	0	placebo
10.45	0	placebo
10.55	0	placebo
10.55	0	placebo
10.65	0	placebo
10.65	0	placebo
10.65	0	placebo
10.75	0	placebo
10.75	0	placebo
10.75	0	placebo
10.85	0	placebo
10.85	0	placebo
10.95	0	placebo
10.95	0	placebo
10.95	0	placebo
11.05	0	placebo
11.05	0	placebo
11.05	0	placebo
11.15	0	placebo
11.15	0	placebo
11.25	0	placebo
11.25	0	placebo
11.25	0	placebo
11.35	0	placebo
11.35	0	placebo
11.45	0	placebo
11.45	0	placebo
11.45	0	placebo
11.55	0	placebo
11.55	0	placebo
11.55	0	placebo
11.65	0	placebo
11.65	0	placebo
11.75	0	placebo
11.75	0	placebo
11.75	0	placebo
11.85	0	placebo
11.85	0	placebo
11.85	0	placebo
11.95	0	placebo
11.95	0	placebo
12.05	0	placebo
12.05	0	placebo
12.05	0	placebo
12.15	0	placebo
12.15	0	placebo
12.15	0	placebo
12.25	0	placebo
12.25	0	placebo
12.35	0	placebo
12.35	0	placebo
12.35	0	placebo
12.45	0	placebo
12.45	0	placebo
12.55	0	placebo
12.65	0	placebo
12.65	0	placebo
12.75	0	placebo
12.75	0	placebo
12.85	0	placebo
12.85	0	placebo
12.95	0	placebo
12.95	0	placebo
13.05	0	placebo
13.05	0	placebo
13.15	0	placebo
13.15	0	placebo
13.25	0	placebo
13.25	0	placebo
13.35	0	placebo
13.35	0	placebo
13.45	0	placebo
13.45	0	placebo
13.55	0	placebo
13.55	0	placebo
13.65	0	placebo
13.65	0	placebo
13.75	0	placebo
13.75	0	placebo
13.85	0	placebo
13.85	0	placebo
13.95	0	placebo
13.95	0	placebo
14.05	0	placebo
14.05	0	placebo
14.15	0	placebo
14.15	0	placebo
14.25	0	placebo
14.25	0	placebo
14.35	0	placebo
14.35	0	placebo
14.45	0	placebo
14.45	0	placebo
14.55	0	placebo
14.55	0	placebo
14.65	0	placebo
14.65	0	placebo
14.75	0	placebo
14.75	0	placebo
14.85	0	placebo
14.85	0	placebo
14.95	0	placebo
15.15	0	placebo
15.35	0	placebo
15.55	0	placebo
15.75	0	placebo
15.95	0	placebo
16.15	0	placebo
16.35	0	placebo
16.55	0	placebo
16.75	0	placebo
16.95	0	placebo
17.15	0	placebo
17.35	0	placebo
17.95	0	placebo
18.45	0	placebo
18.95	0	placebo
19.45	0	placebo
21.25	0	placebo
0.295	1	lenolidomide
0.325	1	lenolidomide
1.59	1	lenolidomide
1.65	1	lenolidomide
1.69	1	lenolidomide
1.8	1	lenolidomide
1.82	1	lenolidomide
1.87	1	lenolidomide
1.92	1	lenolidomide
2.01	1	lenolidomide
2.25	1	lenolidomide
2.58	1	lenolidomide
2.74	1	lenolidomide
3.13	1	lenolidomide
3.3	1	lenolidomide
3.41	1	lenolidomide
3.73	1	lenolidomide
3.88	1	lenolidomide
3.92	1	lenolidomide
4.04	1	lenolidomide
4.1	1	lenolidomide
4.18	1	lenolidomide
4.2	1	lenolidomide
4.29	1	lenolidomide
4.29	1	lenolidomide
4.32	1	lenolidomide
4.37	1	lenolidomide
4.41	1	lenolidomide
4.49	1	lenolidomide
4.57	1	lenolidomide
4.69	1	lenolidomide
4.86	1	lenolidomide
5.06	1	lenolidomide
5.26	1	lenolidomide
5.33	1	lenolidomide
5.39	1	lenolidomide
5.43	1	lenolidomide
5.56	1	lenolidomide
5.6	1	lenolidomide
5.8	1	lenolidomide
5.96	1	lenolidomide
6.12	1	lenolidomide
6.23	1	lenolidomide
6.29	1	lenolidomide
6.4	1	lenolidomide
6.48	1	lenolidomide
6.62	1	lenolidomide
6.7	1	lenolidomide
6.78	1	lenolidomide
6.93	1	lenolidomide
6.99	1	lenolidomide
7.03	1	lenolidomide
7.11	1	lenolidomide
7.59	1	lenolidomide
7.66	1	lenolidomide
7.73	1	lenolidomide
7.9	1	lenolidomide
8.03	1	lenolidomide
8.34	1	lenolidomide
8.47	1	lenolidomide
8.56	1	lenolidomide
8.7	1	lenolidomide
8.76	1	lenolidomide
8.88	1	lenolidomide
8.95	1	lenolidomide
9.05	1	lenolidomide
9.19	1	lenolidomide
9.26	1	lenolidomide
9.32	1	lenolidomide
10.1	1	lenolidomide
10.2	1	lenolidomide
10.6	1	lenolidomide
10.8	1	lenolidomide
11.1	1	lenolidomide
11.3	1	lenolidomide
11.8	1	lenolidomide
12	1	lenolidomide
12.2	1	lenolidomide
12.8	1	lenolidomide
12.8	1	lenolidomide
13.5	1	lenolidomide
13.8	1	lenolidomide
14.2	1	lenolidomide
15.3	1	lenolidomide
15.7	1	lenolidomide
19.1	1	lenolidomide
0.0505	0	lenolidomide
0.0853	0	lenolidomide
0.1375	0	lenolidomide
0.1725	0	lenolidomide
0.2245	0	lenolidomide
0.2765	0	lenolidomide
0.31	0	lenolidomide
0.392	0	lenolidomide
0.392	0	lenolidomide
0.392	0	lenolidomide
0.485	0	lenolidomide
0.537	0	lenolidomide
0.5895	0	lenolidomide
0.624	0	lenolidomide
0.676	0	lenolidomide
0.711	0	lenolidomide
0.763	0	lenolidomide
0.798	0	lenolidomide
0.85	0	lenolidomide
0.902	0	lenolidomide
0.937	0	lenolidomide
0.989	0	lenolidomide
1.04	0	lenolidomide
1.075	0	lenolidomide
1.13	0	lenolidomide
1.16	0	lenolidomide
1.215	0	lenolidomide
1.25	0	lenolidomide
1.3	0	lenolidomide
1.34	0	lenolidomide
1.39	0	lenolidomide
1.44	0	lenolidomide
1.475	0	lenolidomide
1.545	0	lenolidomide
1.545	0	lenolidomide
1.605	0	lenolidomide
1.66	0	lenolidomide
1.705	0	lenolidomide
1.735	0	lenolidomide
1.785	0	lenolidomide
1.835	0	lenolidomide
1.88	0	lenolidomide
1.945	0	lenolidomide
1.99	0	lenolidomide
2.04	0	lenolidomide
2.04	0	lenolidomide
2.115	0	lenolidomide
2.15	0	lenolidomide
2.19	0	lenolidomide
2.23	0	lenolidomide
2.295	0	lenolidomide
2.325	0	lenolidomide
2.375	0	lenolidomide
2.415	0	lenolidomide
2.465	0	lenolidomide
2.55	0	lenolidomide
2.55	0	lenolidomide
2.59	0	lenolidomide
2.61	0	lenolidomide
2.63	0	lenolidomide
2.655	0	lenolidomide
2.69	0	lenolidomide
2.72	0	lenolidomide
2.76	0	lenolidomide
2.76	0	lenolidomide
2.8	0	lenolidomide
2.8	0	lenolidomide
2.85	0	lenolidomide
2.85	0	lenolidomide
2.9	0	lenolidomide
2.9	0	lenolidomide
2.96	0	lenolidomide
2.96	0	lenolidomide
3.015	0	lenolidomide
3.015	0	lenolidomide
3.045	0	lenolidomide
3.07	0	lenolidomide
3.11	0	lenolidomide
3.11	0	lenolidomide
3.165	0	lenolidomide
3.165	0	lenolidomide
3.2	0	lenolidomide
3.225	0	lenolidomide
3.25	0	lenolidomide
3.285	0	lenolidomide
3.31	0	lenolidomide
3.335	0	lenolidomide
3.365	0	lenolidomide
3.395	0	lenolidomide
3.395	0	lenolidomide
3.44	0	lenolidomide
3.465	0	lenolidomide
3.49	0	lenolidomide
3.51	0	lenolidomide
3.54	0	lenolidomide
3.56	0	lenolidomide
3.585	0	lenolidomide
3.61	0	lenolidomide
3.64	0	lenolidomide
3.66	0	lenolidomide
3.685	0	lenolidomide
3.72	0	lenolidomide
3.745	0	lenolidomide
3.77	0	lenolidomide
3.795	0	lenolidomide
3.815	0	lenolidomide
3.845	0	lenolidomide
3.865	0	lenolidomide
3.89	0	lenolidomide
3.91	0	lenolidomide
3.945	0	lenolidomide
3.96	0	lenolidomide
3.995	0	lenolidomide
4.03	0	lenolidomide
4.06	0	lenolidomide
4.06	0	lenolidomide
4.09	0	lenolidomide
4.13	0	lenolidomide
4.145	0	lenolidomide
4.165	0	lenolidomide
4.245	0	lenolidomide
4.245	0	lenolidomide
4.245	0	lenolidomide
4.245	0	lenolidomide
4.31	0	lenolidomide
4.335	0	lenolidomide
4.36	0	lenolidomide
4.375	0	lenolidomide
4.4	0	lenolidomide
4.445	0	lenolidomide
4.445	0	lenolidomide
4.48	0	lenolidomide
4.505	0	lenolidomide
4.53	0	lenolidomide
4.555	0	lenolidomide
4.585	0	lenolidomide
4.61	0	lenolidomide
4.64	0	lenolidomide
4.67	0	lenolidomide
4.67	0	lenolidomide
4.73	0	lenolidomide
4.73	0	lenolidomide
4.76	0	lenolidomide
4.78	0	lenolidomide
4.825	0	lenolidomide
4.85	0	lenolidomide
4.87	0	lenolidomide
4.895	0	lenolidomide
4.92	0	lenolidomide
4.945	0	lenolidomide
4.975	0	lenolidomide
5.005	0	lenolidomide
5.045	0	lenolidomide
5.07	0	lenolidomide
5.09	0	lenolidomide
5.115	0	lenolidomide
5.14	0	lenolidomide
5.155	0	lenolidomide
5.175	0	lenolidomide
5.215	0	lenolidomide
5.215	0	lenolidomide
5.255	0	lenolidomide
5.27	0	lenolidomide
5.29	0	lenolidomide
5.315	0	lenolidomide
5.34	0	lenolidomide
5.37	0	lenolidomide
5.4	0	lenolidomide
5.42	0	lenolidomide
5.44	0	lenolidomide
5.505	0	lenolidomide
5.505	0	lenolidomide
5.505	0	lenolidomide
5.505	0	lenolidomide
5.505	0	lenolidomide
5.57	0	lenolidomide
5.61	0	lenolidomide
5.63	0	lenolidomide
5.655	0	lenolidomide
5.69	0	lenolidomide
5.69	0	lenolidomide
5.72	0	lenolidomide
5.74	0	lenolidomide
5.77	0	lenolidomide
5.785	0	lenolidomide
5.815	0	lenolidomide
5.84	0	lenolidomide
5.855	0	lenolidomide
5.885	0	lenolidomide
5.905	0	lenolidomide
5.92	0	lenolidomide
5.945	0	lenolidomide
5.975	0	lenolidomide
6	0	lenolidomide
6.025	0	lenolidomide
6.05	0	lenolidomide
6.065	0	lenolidomide
6.085	0	lenolidomide
6.11	0	lenolidomide
6.13	0	lenolidomide
6.16	0	lenolidomide
6.19	0	lenolidomide
6.215	0	lenolidomide
6.235	0	lenolidomide
6.255	0	lenolidomide
6.275	0	lenolidomide
6.305	0	lenolidomide
6.325	0	lenolidomide
6.34	0	lenolidomide
6.37	0	lenolidomide
6.39	0	lenolidomide
6.415	0	lenolidomide
6.435	0	lenolidomide
6.47	0	lenolidomide
6.49	0	lenolidomide
6.51	0	lenolidomide
6.53	0	lenolidomide
6.55	0	lenolidomide
6.57	0	lenolidomide
6.605	0	lenolidomide
6.63	0	lenolidomide
6.65	0	lenolidomide
6.67	0	lenolidomide
6.69	0	lenolidomide
6.71	0	lenolidomide
6.75	0	lenolidomide
6.77	0	lenolidomide
6.79	0	lenolidomide
6.81	0	lenolidomide
6.845	0	lenolidomide
6.845	0	lenolidomide
6.88	0	lenolidomide
6.915	0	lenolidomide
6.915	0	lenolidomide
6.95	0	lenolidomide
6.98	0	lenolidomide
6.995	0	lenolidomide
7.025	0	lenolidomide
7.04	0	lenolidomide
7.08	0	lenolidomide
7.08	0	lenolidomide
7.12	0	lenolidomide
7.14	0	lenolidomide
7.17	0	lenolidomide
7.19	0	lenolidomide
7.21	0	lenolidomide
7.24	0	lenolidomide
7.26	0	lenolidomide
7.275	0	lenolidomide
7.31	0	lenolidomide
7.33	0	lenolidomide
7.345	0	lenolidomide
7.38	0	lenolidomide
7.4	0	lenolidomide
7.415	0	lenolidomide
7.45	0	lenolidomide
7.47	0	lenolidomide
7.485	0	lenolidomide
7.54	0	lenolidomide
7.575	0	lenolidomide
7.61	0	lenolidomide
7.645	0	lenolidomide
7.68	0	lenolidomide
7.71	0	lenolidomide
7.74	0	lenolidomide
7.785	0	lenolidomide
7.82	0	lenolidomide
7.82	0	lenolidomide
7.87	0	lenolidomide
7.915	0	lenolidomide
7.94	0	lenolidomide
7.97	0	lenolidomide
8.01	0	lenolidomide
8.05	0	lenolidomide
8.05	0	lenolidomide
8.1	0	lenolidomide
8.16	0	lenolidomide
8.16	0	lenolidomide
8.195	0	lenolidomide
8.245	0	lenolidomide
8.245	0	lenolidomide
8.3	0	lenolidomide
8.325	0	lenolidomide
8.355	0	lenolidomide
8.395	0	lenolidomide
8.445	0	lenolidomide
8.445	0	lenolidomide
8.505	0	lenolidomide
8.525	0	lenolidomide
8.545	0	lenolidomide
8.6	0	lenolidomide
8.625	0	lenolidomide
8.65	0	lenolidomide
8.68	0	lenolidomide
8.72	0	lenolidomide
8.75	0	lenolidomide
8.78	0	lenolidomide
8.82	0	lenolidomide
8.865	0	lenolidomide
8.895	0	lenolidomide
8.925	0	lenolidomide
8.955	0	lenolidomide
8.985	0	lenolidomide
9.01	0	lenolidomide
9.035	0	lenolidomide
9.08	0	lenolidomide
9.12	0	lenolidomide
9.14	0	lenolidomide
9.18	0	lenolidomide
9.205	0	lenolidomide
9.25	0	lenolidomide
9.28	0	lenolidomide
9.305	0	lenolidomide
9.34	0	lenolidomide
9.38	0	lenolidomide
9.41	0	lenolidomide
9.435	0	lenolidomide
9.48	0	lenolidomide
9.5	0	lenolidomide
9.55	0	lenolidomide
9.57	0	lenolidomide
9.6	0	lenolidomide
9.64	0	lenolidomide
9.67	0	lenolidomide
9.71	0	lenolidomide
9.74	0	lenolidomide
9.78	0	lenolidomide
9.81	0	lenolidomide
9.83	0	lenolidomide
9.86	0	lenolidomide
9.9	0	lenolidomide
9.93	0	lenolidomide
9.97	0	lenolidomide
10.05	0	lenolidomide
10.05	0	lenolidomide
10.15	0	lenolidomide
10.15	0	lenolidomide
10.15	0	lenolidomide
10.25	0	lenolidomide
10.25	0	lenolidomide
10.25	0	lenolidomide
10.35	0	lenolidomide
10.35	0	lenolidomide
10.35	0	lenolidomide
10.45	0	lenolidomide
10.45	0	lenolidomide
10.45	0	lenolidomide
10.55	0	lenolidomide
10.55	0	lenolidomide
10.55	0	lenolidomide
10.65	0	lenolidomide
10.65	0	lenolidomide
10.65	0	lenolidomide
10.75	0	lenolidomide
10.75	0	lenolidomide
10.75	0	lenolidomide
10.85	0	lenolidomide
10.85	0	lenolidomide
10.95	0	lenolidomide
10.95	0	lenolidomide
10.95	0	lenolidomide
11.05	0	lenolidomide
11.05	0	lenolidomide
11.05	0	lenolidomide
11.15	0	lenolidomide
11.15	0	lenolidomide
11.15	0	lenolidomide
11.25	0	lenolidomide
11.25	0	lenolidomide
11.25	0	lenolidomide
11.35	0	lenolidomide
11.35	0	lenolidomide
11.35	0	lenolidomide
11.45	0	lenolidomide
11.45	0	lenolidomide
11.45	0	lenolidomide
11.55	0	lenolidomide
11.55	0	lenolidomide
11.55	0	lenolidomide
11.65	0	lenolidomide
11.65	0	lenolidomide
11.75	0	lenolidomide
11.75	0	lenolidomide
11.75	0	lenolidomide
11.85	0	lenolidomide
11.85	0	lenolidomide
11.85	0	lenolidomide
11.95	0	lenolidomide
11.95	0	lenolidomide
11.95	0	lenolidomide
12.05	0	lenolidomide
12.05	0	lenolidomide
12.05	0	lenolidomide
12.15	0	lenolidomide
12.15	0	lenolidomide
12.15	0	lenolidomide
12.25	0	lenolidomide
12.25	0	lenolidomide
12.25	0	lenolidomide
12.35	0	lenolidomide
12.35	0	lenolidomide
12.35	0	lenolidomide
12.45	0	lenolidomide
12.45	0	lenolidomide
12.55	0	lenolidomide
12.65	0	lenolidomide
12.75	0	lenolidomide
12.85	0	lenolidomide
12.95	0	lenolidomide
12.95	0	lenolidomide
13.05	0	lenolidomide
13.15	0	lenolidomide
13.25	0	lenolidomide
13.35	0	lenolidomide
13.35	0	lenolidomide
13.45	0	lenolidomide
13.55	0	lenolidomide
13.65	0	lenolidomide
13.75	0	lenolidomide
13.75	0	lenolidomide
13.85	0	lenolidomide
13.95	0	lenolidomide
14.05	0	lenolidomide
14.15	0	lenolidomide
14.15	0	lenolidomide
14.25	0	lenolidomide
14.35	0	lenolidomide
14.45	0	lenolidomide
14.55	0	lenolidomide
14.55	0	lenolidomide
14.65	0	lenolidomide
14.8	0	lenolidomide
14.8	0	lenolidomide
14.95	0	lenolidomide
15.25	0	lenolidomide
15.45	0	lenolidomide
15.75	0	lenolidomide
15.95	0	lenolidomide
16.25	0	lenolidomide
16.45	0	lenolidomide
16.65	0	lenolidomide
16.85	0	lenolidomide
17.2	0	lenolidomide
17.35	0	lenolidomide
18.35	0	lenolidomide
19.15	0	lenolidomide
21.25	0	lenolidomide
