## Supplementary data files for "Cancer patient survival can be accurately parameterized, revealing time-dependent therapeutic effects and doubling the precision of small trials": MAINSAIL_2B.csv

Time	Event	Arm
1.07	1	placebo
1.7	1	placebo
1.73	1	placebo
1.78	1	placebo
1.84	1	placebo
1.88	1	placebo
1.91	1	placebo
1.95	1	placebo
1.98	1	placebo
2.01	1	placebo
2.04	1	placebo
2.08	1	placebo
2.08	1	placebo
2.1	1	placebo
2.12	1	placebo
2.12	1	placebo
2.13	1	placebo
2.14	1	placebo
2.15	1	placebo
2.17	1	placebo
2.2	1	placebo
2.21	1	placebo
2.24	1	placebo
2.26	1	placebo
2.29	1	placebo
2.31	1	placebo
2.33	1	placebo
2.42	1	placebo
2.43	1	placebo
3.14	1	placebo
3.14	1	placebo
3.67	1	placebo
3.72	1	placebo
3.74	1	placebo
4.12	1	placebo
4.16	1	placebo
4.16	1	placebo
4.18	1	placebo
4.23	1	placebo
4.27	1	placebo
4.28	1	placebo
4.28	1	placebo
4.33	1	placebo
4.37	1	placebo
4.44	1	placebo
4.48	1	placebo
4.59	1	placebo
4.74	1	placebo
4.74	1	placebo
6.11	1	placebo
6.23	1	placebo
6.35	1	placebo
6.43	1	placebo
6.61	1	placebo
6.61	1	placebo
6.61	1	placebo
6.61	1	placebo
6.61	1	placebo
6.78	1	placebo
7	1	placebo
7.03	1	placebo
7.08	1	placebo
7.84	1	placebo
8.04	1	placebo
8.29	1	placebo
8.43	1	placebo
8.44	1	placebo
8.52	1	placebo
8.6	1	placebo
8.65	1	placebo
8.72	1	placebo
8.78	1	placebo
8.85	1	placebo
8.85	1	placebo
9.01	1	placebo
9.46	1	placebo
9.46	1	placebo
9.46	1	placebo
9.76	1	placebo
10.8	1	placebo
10.9	1	placebo
11	1	placebo
11.6	1	placebo
12.9	1	placebo
0.0244	0	placebo
0.0244	0	placebo
0.0244	0	placebo
0.0244	0	placebo
0.0804	0	placebo
0.0804	0	placebo
0.0804	0	placebo
0.0804	0	placebo
0.0804	0	placebo
0.0804	0	placebo
0.0804	0	placebo
0.1345	0	placebo
0.1345	0	placebo
0.1345	0	placebo
0.1345	0	placebo
0.1855	0	placebo
0.1855	0	placebo
0.1855	0	placebo
0.1855	0	placebo
0.1855	0	placebo
0.1855	0	placebo
0.239	0	placebo
0.239	0	placebo
0.239	0	placebo
0.239	0	placebo
0.239	0	placebo
0.2895	0	placebo
0.2895	0	placebo
0.2895	0	placebo
0.2895	0	placebo
0.2895	0	placebo
0.337	0	placebo
0.337	0	placebo
0.337	0	placebo
0.337	0	placebo
0.368	0	placebo
0.368	0	placebo
0.3855	0	placebo
0.3855	0	placebo
0.4025	0	placebo
0.4025	0	placebo
0.42	0	placebo
0.4375	0	placebo
0.4375	0	placebo
0.4545	0	placebo
0.4545	0	placebo
0.472	0	placebo
0.472	0	placebo
0.4895	0	placebo
0.507	0	placebo
0.507	0	placebo
0.5245	0	placebo
0.5245	0	placebo
0.5415	0	placebo
0.5415	0	placebo
0.559	0	placebo
0.5765	0	placebo
0.5765	0	placebo
0.5935	0	placebo
0.5935	0	placebo
0.611	0	placebo
0.611	0	placebo
0.6285	0	placebo
0.646	0	placebo
0.646	0	placebo
0.6635	0	placebo
0.6635	0	placebo
0.6805	0	placebo
0.698	0	placebo
0.698	0	placebo
0.7155	0	placebo
0.7155	0	placebo
0.733	0	placebo
0.733	0	placebo
0.7505	0	placebo
0.7675	0	placebo
0.7675	0	placebo
0.785	0	placebo
0.785	0	placebo
0.8025	0	placebo
0.8025	0	placebo
0.8195	0	placebo
0.837	0	placebo
0.837	0	placebo
0.8545	0	placebo
0.8545	0	placebo
0.872	0	placebo
0.872	0	placebo
0.8895	0	placebo
0.9065	0	placebo
0.9065	0	placebo
0.924	0	placebo
0.924	0	placebo
0.9415	0	placebo
0.9415	0	placebo
0.9585	0	placebo
0.976	0	placebo
0.976	0	placebo
0.9925	0	placebo
0.9925	0	placebo
1.035	0	placebo
1.035	0	placebo
1.035	0	placebo
1.035	0	placebo
1.035	0	placebo
1.035	0	placebo
1.035	0	placebo
1.08	0	placebo
1.08	0	placebo
1.1	0	placebo
1.1	0	placebo
1.115	0	placebo
1.13	0	placebo
1.13	0	placebo
1.15	0	placebo
1.15	0	placebo
1.17	0	placebo
1.17	0	placebo
1.185	0	placebo
1.2	0	placebo
1.2	0	placebo
1.22	0	placebo
1.22	0	placebo
1.24	0	placebo
1.24	0	placebo
1.255	0	placebo
1.27	0	placebo
1.27	0	placebo
1.29	0	placebo
1.29	0	placebo
1.31	0	placebo
1.31	0	placebo
1.325	0	placebo
1.34	0	placebo
1.34	0	placebo
1.36	0	placebo
1.36	0	placebo
1.375	0	placebo
1.39	0	placebo
1.39	0	placebo
1.41	0	placebo
1.41	0	placebo
1.43	0	placebo
1.43	0	placebo
1.445	0	placebo
1.46	0	placebo
1.46	0	placebo
1.48	0	placebo
1.48	0	placebo
1.5	0	placebo
1.5	0	placebo
1.515	0	placebo
1.53	0	placebo
1.53	0	placebo
1.55	0	placebo
1.55	0	placebo
1.57	0	placebo
1.57	0	placebo
1.585	0	placebo
1.6	0	placebo
1.6	0	placebo
1.62	0	placebo
1.62	0	placebo
1.64	0	placebo
1.64	0	placebo
1.675	0	placebo
1.675	0	placebo
1.675	0	placebo
1.675	0	placebo
1.675	0	placebo
1.715	0	placebo
1.715	0	placebo
1.715	0	placebo
1.74	0	placebo
1.74	0	placebo
1.765	0	placebo
1.765	0	placebo
1.765	0	placebo
1.8	0	placebo
1.8	0	placebo
1.8	0	placebo
1.8	0	placebo
1.83	0	placebo
1.83	0	placebo
1.85	0	placebo
1.85	0	placebo
1.87	0	placebo
1.87	0	placebo
1.885	0	placebo
1.9	0	placebo
1.9	0	placebo
1.925	0	placebo
1.925	0	placebo
1.925	0	placebo
1.945	0	placebo
1.96	0	placebo
1.96	0	placebo
1.975	0	placebo
1.99	0	placebo
1.99	0	placebo
2.005	0	placebo
2.025	0	placebo
2.025	0	placebo
2.025	0	placebo
2.05	0	placebo
2.05	0	placebo
2.07	0	placebo
2.07	0	placebo
2.09	0	placebo
2.09	0	placebo
2.11	0	placebo
2.11	0	placebo
2.125	0	placebo
2.135	0	placebo
2.145	0	placebo
2.16	0	placebo
2.16	0	placebo
2.185	0	placebo
2.185	0	placebo
2.185	0	placebo
2.205	0	placebo
2.215	0	placebo
2.23	0	placebo
2.23	0	placebo
2.25	0	placebo
2.25	0	placebo
2.265	0	placebo
2.28	0	placebo
2.28	0	placebo
2.295	0	placebo
2.305	0	placebo
2.32	0	placebo
2.32	0	placebo
2.34	0	placebo
2.34	0	placebo
2.365	0	placebo
2.365	0	placebo
2.365	0	placebo
2.385	0	placebo
2.405	0	placebo
2.405	0	placebo
2.405	0	placebo
2.425	0	placebo
2.44	0	placebo
2.44	0	placebo
2.46	0	placebo
2.46	0	placebo
2.475	0	placebo
2.49	0	placebo
5.03	0	placebo
5.05	0	placebo
5.065	0	placebo
5.08	0	placebo
5.1	0	placebo
5.12	0	placebo
5.15	0	placebo
5.17	0	placebo
5.19	0	placebo
5.205	0	placebo
5.22	0	placebo
5.24	0	placebo
5.26	0	placebo
5.29	0	placebo
5.31	0	placebo
5.33	0	placebo
5.345	0	placebo
5.36	0	placebo
5.38	0	placebo
5.41	0	placebo
5.43	0	placebo
5.45	0	placebo
5.465	0	placebo
5.48	0	placebo
5.5	0	placebo
5.52	0	placebo
5.55	0	placebo
5.57	0	placebo
5.59	0	placebo
5.605	0	placebo
5.62	0	placebo
5.64	0	placebo
5.66	0	placebo
5.69	0	placebo
5.71	0	placebo
5.725	0	placebo
5.74	0	placebo
5.76	0	placebo
5.78	0	placebo
5.81	0	placebo
5.83	0	placebo
5.85	0	placebo
5.865	0	placebo
5.88	0	placebo
5.9	0	placebo
5.92	0	placebo
5.95	0	placebo
5.97	0	placebo
5.99	0	placebo
6.005	0	placebo
6.035	0	placebo
6.035	0	placebo
6.085	0	placebo
6.085	0	placebo
6.085	0	placebo
6.12	0	placebo
6.145	0	placebo
6.195	0	placebo
6.195	0	placebo
6.195	0	placebo
6.195	0	placebo
6.245	0	placebo
6.245	0	placebo
6.28	0	placebo
6.28	0	placebo
6.325	0	placebo
6.325	0	placebo
6.365	0	placebo
6.365	0	placebo
6.39	0	placebo
6.42	0	placebo
6.44	0	placebo
6.465	0	placebo
6.465	0	placebo
6.495	0	placebo
6.525	0	placebo
6.525	0	placebo
6.55	0	placebo
6.585	0	placebo
6.585	0	placebo
6.615	0	placebo
6.63	0	placebo
6.65	0	placebo
6.67	0	placebo
6.7	0	placebo
6.72	0	placebo
6.735	0	placebo
6.75	0	placebo
6.77	0	placebo
6.79	0	placebo
6.82	0	placebo
6.84	0	placebo
6.86	0	placebo
6.875	0	placebo
6.89	0	placebo
6.91	0	placebo
6.93	0	placebo
6.96	0	placebo
6.985	0	placebo
6.985	0	placebo
7.01	0	placebo
7.04	0	placebo
7.06	0	placebo
7.075	0	placebo
7.1	0	placebo
7.12	0	placebo
7.14	0	placebo
7.155	0	placebo
7.17	0	placebo
7.19	0	placebo
7.22	0	placebo
7.24	0	placebo
7.26	0	placebo
7.275	0	placebo
7.29	0	placebo
7.31	0	placebo
7.33	0	placebo
7.37	0	placebo
7.37	0	placebo
7.4	0	placebo
7.415	0	placebo
7.43	0	placebo
7.45	0	placebo
7.47	0	placebo
7.5	0	placebo
7.57	0	placebo
7.64	0	placebo
7.69	0	placebo
7.76	0	placebo
7.83	0	placebo
7.895	0	placebo
7.93	0	placebo
8.01	0	placebo
8.06	0	placebo
8.125	0	placebo
8.205	0	placebo
8.265	0	placebo
8.305	0	placebo
8.375	0	placebo
8.45	0	placebo
8.505	0	placebo
8.57	0	placebo
8.635	0	placebo
8.7	0	placebo
8.75	0	placebo
8.805	0	placebo
8.87	0	placebo
8.94	0	placebo
9.005	0	placebo
9.07	0	placebo
9.12	0	placebo
9.19	0	placebo
9.26	0	placebo
9.31	0	placebo
9.36	0	placebo
9.445	0	placebo
9.505	0	placebo
9.56	0	placebo
9.63	0	placebo
9.68	0	placebo
9.725	0	placebo
9.82	0	placebo
9.87	0	placebo
9.94	0	placebo
10.05	0	placebo
10.15	0	placebo
10.25	0	placebo
10.35	0	placebo
10.45	0	placebo
10.55	0	placebo
10.65	0	placebo
10.75	0	placebo
10.85	0	placebo
10.95	0	placebo
11.05	0	placebo
11.15	0	placebo
11.25	0	placebo
11.35	0	placebo
11.45	0	placebo
11.55	0	placebo
11.65	0	placebo
11.75	0	placebo
11.85	0	placebo
11.95	0	placebo
12.05	0	placebo
12.15	0	placebo
12.25	0	placebo
12.35	0	placebo
12.95	0	placebo
13.35	0	placebo
13.75	0	placebo
14.15	0	placebo
14.55	0	placebo
0.294	1	lenolidomide
0.669	1	lenolidomide
0.669	1	lenolidomide
1.29	1	lenolidomide
1.29	1	lenolidomide
1.29	1	lenolidomide
1.63	1	lenolidomide
1.77	1	lenolidomide
1.88	1	lenolidomide
1.93	1	lenolidomide
1.93	1	lenolidomide
2.05	1	lenolidomide
2.05	1	lenolidomide
2.05	1	lenolidomide
2.05	1	lenolidomide
2.05	1	lenolidomide
2.05	1	lenolidomide
2.05	1	lenolidomide
2.06	1	lenolidomide
2.08	1	lenolidomide
2.09	1	lenolidomide
2.09	1	lenolidomide
2.09	1	lenolidomide
2.11	1	lenolidomide
2.11	1	lenolidomide
2.15	1	lenolidomide
2.15	1	lenolidomide
2.15	1	lenolidomide
2.18	1	lenolidomide
2.21	1	lenolidomide
2.21	1	lenolidomide
2.24	1	lenolidomide
2.24	1	lenolidomide
2.26	1	lenolidomide
2.28	1	lenolidomide
2.28	1	lenolidomide
2.31	1	lenolidomide
2.31	1	lenolidomide
2.35	1	lenolidomide
2.35	1	lenolidomide
2.36	1	lenolidomide
2.38	1	lenolidomide
2.38	1	lenolidomide
2.38	1	lenolidomide
2.41	1	lenolidomide
2.49	1	lenolidomide
2.6	1	lenolidomide
2.64	1	lenolidomide
2.81	1	lenolidomide
2.81	1	lenolidomide
3.2	1	lenolidomide
3.2	1	lenolidomide
3.54	1	lenolidomide
3.73	1	lenolidomide
3.73	1	lenolidomide
3.86	1	lenolidomide
3.92	1	lenolidomide
3.98	1	lenolidomide
4.05	1	lenolidomide
4.13	1	lenolidomide
4.13	1	lenolidomide
4.15	1	lenolidomide
4.26	1	lenolidomide
4.32	1	lenolidomide
4.36	1	lenolidomide
4.41	1	lenolidomide
4.41	1	lenolidomide
4.43	1	lenolidomide
4.46	1	lenolidomide
4.5	1	lenolidomide
4.54	1	lenolidomide
4.59	1	lenolidomide
4.72	1	lenolidomide
4.8	1	lenolidomide
4.82	1	lenolidomide
4.88	1	lenolidomide
5.48	1	lenolidomide
5.48	1	lenolidomide
5.48	1	lenolidomide
6.19	1	lenolidomide
6.22	1	lenolidomide
6.23	1	lenolidomide
6.28	1	lenolidomide
6.32	1	lenolidomide
6.44	1	lenolidomide
6.5	1	lenolidomide
6.57	1	lenolidomide
6.63	1	lenolidomide
6.68	1	lenolidomide
6.75	1	lenolidomide
6.75	1	lenolidomide
7.04	1	lenolidomide
7.32	1	lenolidomide
7.32	1	lenolidomide
7.71	1	lenolidomide
8.46	1	lenolidomide
8.56	1	lenolidomide
8.67	1	lenolidomide
9.22	1	lenolidomide
9.38	1	lenolidomide
10.1	1	lenolidomide
10.9	1	lenolidomide
11.1	1	lenolidomide
11.1	1	lenolidomide
11.4	1	lenolidomide
11.9	1	lenolidomide
13.5	1	lenolidomide
0.0715	0	lenolidomide
0.0715	0	lenolidomide
0.0715	0	lenolidomide
0.0715	0	lenolidomide
0.0715	0	lenolidomide
0.0715	0	lenolidomide
0.0715	0	lenolidomide
0.0715	0	lenolidomide
0.0715	0	lenolidomide
0.2185	0	lenolidomide
0.2185	0	lenolidomide
0.2185	0	lenolidomide
0.2185	0	lenolidomide
0.2185	0	lenolidomide
0.2185	0	lenolidomide
0.2185	0	lenolidomide
0.2185	0	lenolidomide
0.2185	0	lenolidomide
0.2185	0	lenolidomide
0.2185	0	lenolidomide
0.369	0	lenolidomide
0.369	0	lenolidomide
0.369	0	lenolidomide
0.369	0	lenolidomide
0.369	0	lenolidomide
0.369	0	lenolidomide
0.369	0	lenolidomide
0.369	0	lenolidomide
0.369	0	lenolidomide
0.369	0	lenolidomide
0.5	0	lenolidomide
0.5	0	lenolidomide
0.5	0	lenolidomide
0.5	0	lenolidomide
0.5	0	lenolidomide
0.5	0	lenolidomide
0.5	0	lenolidomide
0.5	0	lenolidomide
0.6125	0	lenolidomide
0.6125	0	lenolidomide
0.6125	0	lenolidomide
0.6125	0	lenolidomide
0.6125	0	lenolidomide
0.6125	0	lenolidomide
0.6125	0	lenolidomide
0.6125	0	lenolidomide
0.71	0	lenolidomide
0.71	0	lenolidomide
0.71	0	lenolidomide
0.71	0	lenolidomide
0.71	0	lenolidomide
0.71	0	lenolidomide
0.7785	0	lenolidomide
0.7785	0	lenolidomide
0.7785	0	lenolidomide
0.7785	0	lenolidomide
0.8625	0	lenolidomide
0.8625	0	lenolidomide
0.8625	0	lenolidomide
0.8625	0	lenolidomide
0.8625	0	lenolidomide
0.8625	0	lenolidomide
0.8625	0	lenolidomide
0.9645	0	lenolidomide
0.9645	0	lenolidomide
0.9645	0	lenolidomide
0.9645	0	lenolidomide
0.9645	0	lenolidomide
0.9645	0	lenolidomide
0.9645	0	lenolidomide
1.065	0	lenolidomide
1.065	0	lenolidomide
1.065	0	lenolidomide
1.065	0	lenolidomide
1.065	0	lenolidomide
1.065	0	lenolidomide
1.065	0	lenolidomide
1.205	0	lenolidomide
1.205	0	lenolidomide
1.205	0	lenolidomide
1.205	0	lenolidomide
1.205	0	lenolidomide
1.205	0	lenolidomide
1.205	0	lenolidomide
1.205	0	lenolidomide
1.205	0	lenolidomide
1.205	0	lenolidomide
1.205	0	lenolidomide
1.205	0	lenolidomide
1.34	0	lenolidomide
1.34	0	lenolidomide
1.34	0	lenolidomide
1.34	0	lenolidomide
1.34	0	lenolidomide
1.34	0	lenolidomide
1.34	0	lenolidomide
1.425	0	lenolidomide
1.425	0	lenolidomide
1.425	0	lenolidomide
1.425	0	lenolidomide
1.425	0	lenolidomide
1.545	0	lenolidomide
1.545	0	lenolidomide
1.545	0	lenolidomide
1.545	0	lenolidomide
1.545	0	lenolidomide
1.545	0	lenolidomide
1.545	0	lenolidomide
1.545	0	lenolidomide
1.545	0	lenolidomide
1.545	0	lenolidomide
1.545	0	lenolidomide
1.545	0	lenolidomide
1.665	0	lenolidomide
1.665	0	lenolidomide
1.665	0	lenolidomide
1.665	0	lenolidomide
1.665	0	lenolidomide
1.735	0	lenolidomide
1.735	0	lenolidomide
1.735	0	lenolidomide
1.735	0	lenolidomide
1.735	0	lenolidomide
1.825	0	lenolidomide
1.825	0	lenolidomide
1.825	0	lenolidomide
1.825	0	lenolidomide
1.825	0	lenolidomide
1.825	0	lenolidomide
1.825	0	lenolidomide
1.905	0	lenolidomide
1.905	0	lenolidomide
1.905	0	lenolidomide
1.905	0	lenolidomide
1.955	0	lenolidomide
1.955	0	lenolidomide
1.955	0	lenolidomide
2.015	0	lenolidomide
2.015	0	lenolidomide
2.015	0	lenolidomide
2.015	0	lenolidomide
2.015	0	lenolidomide
2.055	0	lenolidomide
2.07	0	lenolidomide
2.085	0	lenolidomide
2.1	0	lenolidomide
2.13	0	lenolidomide
2.13	0	lenolidomide
2.13	0	lenolidomide
2.165	0	lenolidomide
2.165	0	lenolidomide
2.195	0	lenolidomide
2.195	0	lenolidomide
2.225	0	lenolidomide
2.225	0	lenolidomide
2.25	0	lenolidomide
2.25	0	lenolidomide
2.27	0	lenolidomide
2.295	0	lenolidomide
2.295	0	lenolidomide
2.33	0	lenolidomide
2.33	0	lenolidomide
2.33	0	lenolidomide
2.355	0	lenolidomide
2.37	0	lenolidomide
2.395	0	lenolidomide
2.395	0	lenolidomide
2.435	0	lenolidomide
2.435	0	lenolidomide
2.435	0	lenolidomide
2.435	0	lenolidomide
2.475	0	lenolidomide
2.475	0	lenolidomide
2.525	0	lenolidomide
2.525	0	lenolidomide
2.525	0	lenolidomide
2.525	0	lenolidomide
2.58	0	lenolidomide
2.62	0	lenolidomide
2.62	0	lenolidomide
2.665	0	lenolidomide
2.665	0	lenolidomide
2.75	0	lenolidomide
2.75	0	lenolidomide
2.75	0	lenolidomide
2.75	0	lenolidomide
2.75	0	lenolidomide
2.83	0	lenolidomide
2.875	0	lenolidomide
2.875	0	lenolidomide
2.93	0	lenolidomide
2.93	0	lenolidomide
2.93	0	lenolidomide
3.015	0	lenolidomide
3.015	0	lenolidomide
3.015	0	lenolidomide
3.015	0	lenolidomide
3.135	0	lenolidomide
3.135	0	lenolidomide
3.135	0	lenolidomide
3.135	0	lenolidomide
3.135	0	lenolidomide
3.235	0	lenolidomide
3.235	0	lenolidomide
3.235	0	lenolidomide
3.315	0	lenolidomide
3.315	0	lenolidomide
3.315	0	lenolidomide
3.315	0	lenolidomide
3.4	0	lenolidomide
3.4	0	lenolidomide
3.4	0	lenolidomide
3.49	0	lenolidomide
3.49	0	lenolidomide
3.49	0	lenolidomide
3.49	0	lenolidomide
3.555	0	lenolidomide
3.595	0	lenolidomide
3.595	0	lenolidomide
3.675	0	lenolidomide
3.675	0	lenolidomide
3.675	0	lenolidomide
3.675	0	lenolidomide
3.675	0	lenolidomide
3.765	0	lenolidomide
3.765	0	lenolidomide
3.765	0	lenolidomide
3.83	0	lenolidomide
3.83	0	lenolidomide
3.89	0	lenolidomide
3.89	0	lenolidomide
3.95	0	lenolidomide
3.95	0	lenolidomide
3.95	0	lenolidomide
4.015	0	lenolidomide
4.015	0	lenolidomide
4.015	0	lenolidomide
4.07	0	lenolidomide
4.11	0	lenolidomide
4.11	0	lenolidomide
4.14	0	lenolidomide
4.205	0	lenolidomide
4.205	0	lenolidomide
4.205	0	lenolidomide
4.205	0	lenolidomide
4.29	0	lenolidomide
4.29	0	lenolidomide
4.29	0	lenolidomide
4.35	0	lenolidomide
4.385	0	lenolidomide
4.385	0	lenolidomide
4.42	0	lenolidomide
4.445	0	lenolidomide
4.48	0	lenolidomide
4.48	0	lenolidomide
4.52	0	lenolidomide
4.52	0	lenolidomide
4.555	0	lenolidomide
4.58	0	lenolidomide
4.61	0	lenolidomide
4.66	0	lenolidomide
4.66	0	lenolidomide
4.66	0	lenolidomide
4.705	0	lenolidomide
4.76	0	lenolidomide
4.76	0	lenolidomide
4.76	0	lenolidomide
4.81	0	lenolidomide
4.85	0	lenolidomide
4.85	0	lenolidomide
4.89	0	lenolidomide
4.91	0	lenolidomide
4.93	0	lenolidomide
4.965	0	lenolidomide
4.98	0	lenolidomide
5.03	0	lenolidomide
5.05	0	lenolidomide
5.07	0	lenolidomide
5.1	0	lenolidomide
5.12	0	lenolidomide
5.14	0	lenolidomide
5.17	0	lenolidomide
5.19	0	lenolidomide
5.21	0	lenolidomide
5.225	0	lenolidomide
5.24	0	lenolidomide
5.26	0	lenolidomide
5.295	0	lenolidomide
5.31	0	lenolidomide
5.4	0	lenolidomide
5.4	0	lenolidomide
5.4	0	lenolidomide
5.4	0	lenolidomide
5.4	0	lenolidomide
5.4	0	lenolidomide
5.4	0	lenolidomide
5.485	0	lenolidomide
5.5	0	lenolidomide
5.52	0	lenolidomide
5.555	0	lenolidomide
5.57	0	lenolidomide
5.59	0	lenolidomide
5.61	0	lenolidomide
5.64	0	lenolidomide
5.66	0	lenolidomide
5.68	0	lenolidomide
5.71	0	lenolidomide
5.73	0	lenolidomide
5.75	0	lenolidomide
5.765	0	lenolidomide
5.78	0	lenolidomide
5.815	0	lenolidomide
5.83	0	lenolidomide
5.85	0	lenolidomide
5.87	0	lenolidomide
5.9	0	lenolidomide
5.92	0	lenolidomide
5.94	0	lenolidomide
5.97	0	lenolidomide
5.99	0	lenolidomide
6.01	0	lenolidomide
6.025	0	lenolidomide
6.04	0	lenolidomide
6.08	0	lenolidomide
6.095	0	lenolidomide
6.11	0	lenolidomide
6.13	0	lenolidomide
6.16	0	lenolidomide
6.18	0	lenolidomide
6.205	0	lenolidomide
6.225	0	lenolidomide
6.24	0	lenolidomide
6.265	0	lenolidomide
6.285	0	lenolidomide
6.305	0	lenolidomide
6.33	0	lenolidomide
6.36	0	lenolidomide
6.36	0	lenolidomide
6.41	0	lenolidomide
6.41	0	lenolidomide
6.41	0	lenolidomide
6.47	0	lenolidomide
6.47	0	lenolidomide
6.51	0	lenolidomide
6.53	0	lenolidomide
6.555	0	lenolidomide
6.555	0	lenolidomide
6.6	0	lenolidomide
6.62	0	lenolidomide
6.655	0	lenolidomide
6.655	0	lenolidomide
6.655	0	lenolidomide
6.72	0	lenolidomide
6.72	0	lenolidomide
6.72	0	lenolidomide
6.76	0	lenolidomide
6.79	0	lenolidomide
6.81	0	lenolidomide
6.83	0	lenolidomide
6.86	0	lenolidomide
6.88	0	lenolidomide
6.895	0	lenolidomide
6.91	0	lenolidomide
6.93	0	lenolidomide
6.95	0	lenolidomide
6.98	0	lenolidomide
7	0	lenolidomide
7.025	0	lenolidomide
7.055	0	lenolidomide
7.055	0	lenolidomide
7.1	0	lenolidomide
7.1	0	lenolidomide
7.155	0	lenolidomide
7.155	0	lenolidomide
7.155	0	lenolidomide
7.2	0	lenolidomide
7.22	0	lenolidomide
7.245	0	lenolidomide
7.29	0	lenolidomide
7.29	0	lenolidomide
7.29	0	lenolidomide
7.33	0	lenolidomide
7.35	0	lenolidomide
7.37	0	lenolidomide
7.4	0	lenolidomide
7.42	0	lenolidomide
7.435	0	lenolidomide
7.45	0	lenolidomide
7.47	0	lenolidomide
7.59	0	lenolidomide
7.68	0	lenolidomide
7.785	0	lenolidomide
7.89	0	lenolidomide
7.99	0	lenolidomide
8.08	0	lenolidomide
8.18	0	lenolidomide
8.32	0	lenolidomide
8.32	0	lenolidomide
8.485	0	lenolidomide
8.535	0	lenolidomide
8.65	0	lenolidomide
8.74	0	lenolidomide
8.845	0	lenolidomide
8.95	0	lenolidomide
9.04	0	lenolidomide
9.14	0	lenolidomide
9.23	0	lenolidomide
9.345	0	lenolidomide
9.42	0	lenolidomide
9.515	0	lenolidomide
9.61	0	lenolidomide
9.715	0	lenolidomide
9.8	0	lenolidomide
9.91	0	lenolidomide
10.25	0	lenolidomide
10.55	0	lenolidomide
10.85	0	lenolidomide
11.15	0	lenolidomide
11.35	0	lenolidomide
11.65	0	lenolidomide
11.95	0	lenolidomide
12.25	0	lenolidomide
13.15	0	lenolidomide
13.75	0	lenolidomide
14.35	0	lenolidomide
18.75	0	lenolidomide
