## Supplementary data files for "Cancer patient survival can be accurately parameterized, revealing time-dependent therapeutic effects and doubling the precision of small trials": MAPS_2A.csv

Time	Event	Arm
0.784	1	pcb
1.07	1	pcb
1.13	1	pcb
1.24	1	pcb
1.44	1	pcb
1.71	1	pcb
2.34	1	pcb
2.39	1	pcb
2.5	1	pcb
2.76	1	pcb
3.02	1	pcb
3.16	1	pcb
3.33	1	pcb
3.51	1	pcb
3.59	1	pcb
4.02	1	pcb
4.36	1	pcb
4.39	1	pcb
4.5	1	pcb
5.13	1	pcb
5.24	1	pcb
5.35	1	pcb
5.71	1	pcb
5.82	1	pcb
6.08	1	pcb
6.5	1	pcb
6.54	1	pcb
6.66	1	pcb
7.1	1	pcb
7.15	1	pcb
7.32	1	pcb
7.39	1	pcb
7.82	1	pcb
8.28	1	pcb
8.39	1	pcb
8.55	1	pcb
8.57	1	pcb
8.63	1	pcb
8.63	1	pcb
8.66	1	pcb
8.71	1	pcb
8.77	1	pcb
8.89	1	pcb
9.02	1	pcb
9.09	1	pcb
9.34	1	pcb
9.66	1	pcb
9.66	1	pcb
9.68	1	pcb
9.69	1	pcb
9.87	1	pcb
10.2	1	pcb
10.4	1	pcb
10.5	1	pcb
10.7	1	pcb
10.8	1	pcb
10.8	1	pcb
11	1	pcb
11.2	1	pcb
11.8	1	pcb
11.8	1	pcb
11.8	1	pcb
12.1	1	pcb
12.1	1	pcb
12.3	1	pcb
12.3	1	pcb
12.6	1	pcb
12.6	1	pcb
13	1	pcb
13	1	pcb
13	1	pcb
13.1	1	pcb
13.1	1	pcb
13.4	1	pcb
13.6	1	pcb
13.6	1	pcb
13.6	1	pcb
13.6	1	pcb
13.9	1	pcb
14.2	1	pcb
14.4	1	pcb
14.6	1	pcb
14.8	1	pcb
14.8	1	pcb
14.9	1	pcb
15	1	pcb
15	1	pcb
15	1	pcb
15.4	1	pcb
15.4	1	pcb
15.8	1	pcb
16.2	1	pcb
16.2	1	pcb
16.3	1	pcb
16.7	1	pcb
17.1	1	pcb
17.3	1	pcb
17.4	1	pcb
17.7	1	pcb
17.7	1	pcb
17.9	1	pcb
17.9	1	pcb
18	1	pcb
18.1	1	pcb
18.2	1	pcb
18.8	1	pcb
19.1	1	pcb
19.3	1	pcb
19.3	1	pcb
19.7	1	pcb
19.7	1	pcb
20.3	1	pcb
20.6	1	pcb
21.2	1	pcb
21.4	1	pcb
21.8	1	pcb
22.3	1	pcb
22.5	1	pcb
22.7	1	pcb
23	1	pcb
23	1	pcb
23.1	1	pcb
23.2	1	pcb
23.3	1	pcb
23.4	1	pcb
23.6	1	pcb
23.7	1	pcb
23.8	1	pcb
24	1	pcb
24	1	pcb
24.2	1	pcb
24.7	1	pcb
24.7	1	pcb
25.7	1	pcb
25.8	1	pcb
25.9	1	pcb
25.9	1	pcb
26	1	pcb
26.3	1	pcb
26.5	1	pcb
27.1	1	pcb
27.2	1	pcb
27.4	1	pcb
27.5	1	pcb
28.4	1	pcb
29.2	1	pcb
30.5	1	pcb
30.5	1	pcb
30.5	1	pcb
30.5	1	pcb
30.9	1	pcb
31.8	1	pcb
32.2	1	pcb
32.4	1	pcb
33.4	1	pcb
35.1	1	pcb
37.2	1	pcb
37.5	1	pcb
37.6	1	pcb
38.5	1	pcb
39.2	1	pcb
41.6	1	pcb
45.6	1	pcb
69.5	1	pcb
0.8895	0	pcb
1.835	0	pcb
2.72	0	pcb
3.675	0	pcb
4.555	0	pcb
5.515	0	pcb
6.39	0	pcb
7.275	0	pcb
8.23	0	pcb
9.13	0	pcb
10.05	0	pcb
10.9	0	pcb
11.9	0	pcb
12.75	0	pcb
13.8	0	pcb
14.65	0	pcb
15.6	0	pcb
16.45	0	pcb
17.35	0	pcb
18.3	0	pcb
19.15	0	pcb
21	0	pcb
21.9	0	pcb
22.85	0	pcb
23.75	0	pcb
24.65	0	pcb
25.55	0	pcb
26.45	0	pcb
27.35	0	pcb
28.25	0	pcb
29.15	0	pcb
30.05	0	pcb
30.95	0	pcb
31.85	0	pcb
32.75	0	pcb
33.65	0	pcb
34.55	0	pcb
35.45	0	pcb
36.35	0	pcb
37.25	0	pcb
38.15	0	pcb
39.1	0	pcb
41.85	0	pcb
43.65	0	pcb
45.45	0	pcb
47.25	0	pcb
49.05	0	pcb
50.95	0	pcb
52.75	0	pcb
54.55	0	pcb
56.35	0	pcb
58.15	0	pcb
62.15	0	pcb
64.35	0	pcb
66.45	0	pcb
68.65	0	pcb
70.85	0	pcb
72.95	0	pcb
75.15	0	pcb
0.599	1	pc
0.613	1	pc
1.56	1	pc
2.2	1	pc
2.39	1	pc
2.49	1	pc
2.59	1	pc
3.49	1	pc
3.79	1	pc
3.92	1	pc
4.2	1	pc
4.21	1	pc
4.34	1	pc
4.46	1	pc
4.67	1	pc
4.84	1	pc
4.84	1	pc
5.08	1	pc
5.18	1	pc
5.33	1	pc
5.33	1	pc
5.35	1	pc
5.35	1	pc
5.87	1	pc
6.22	1	pc
6.22	1	pc
6.23	1	pc
6.3	1	pc
6.44	1	pc
6.66	1	pc
6.81	1	pc
6.84	1	pc
6.95	1	pc
7.04	1	pc
7.5	1	pc
7.52	1	pc
7.62	1	pc
7.63	1	pc
7.64	1	pc
7.71	1	pc
7.89	1	pc
8.13	1	pc
8.18	1	pc
8.31	1	pc
8.31	1	pc
8.32	1	pc
8.37	1	pc
8.55	1	pc
8.63	1	pc
8.87	1	pc
9.1	1	pc
9.24	1	pc
9.34	1	pc
9.43	1	pc
9.58	1	pc
9.69	1	pc
9.8	1	pc
9.8	1	pc
9.97	1	pc
10	1	pc
10.1	1	pc
10.3	1	pc
10.3	1	pc
10.4	1	pc
10.4	1	pc
10.6	1	pc
10.6	1	pc
10.7	1	pc
10.7	1	pc
10.8	1	pc
11	1	pc
11.3	1	pc
11.5	1	pc
11.6	1	pc
11.7	1	pc
11.7	1	pc
12.1	1	pc
12.1	1	pc
12.1	1	pc
12.2	1	pc
12.6	1	pc
12.6	1	pc
12.6	1	pc
12.8	1	pc
12.9	1	pc
13	1	pc
13.3	1	pc
13.3	1	pc
13.4	1	pc
13.5	1	pc
13.6	1	pc
13.6	1	pc
13.6	1	pc
13.9	1	pc
14.1	1	pc
14.1	1	pc
14.1	1	pc
14.2	1	pc
14.2	1	pc
14.4	1	pc
14.7	1	pc
14.8	1	pc
15.1	1	pc
15.1	1	pc
15.4	1	pc
15.4	1	pc
15.7	1	pc
16.1	1	pc
16.3	1	pc
16.6	1	pc
16.8	1	pc
16.8	1	pc
16.8	1	pc
17.2	1	pc
17.4	1	pc
17.6	1	pc
17.8	1	pc
17.9	1	pc
17.9	1	pc
17.9	1	pc
17.9	1	pc
17.9	1	pc
18.6	1	pc
18.6	1	pc
19.1	1	pc
19.1	1	pc
19.7	1	pc
19.7	1	pc
19.7	1	pc
20.7	1	pc
21	1	pc
21.4	1	pc
21.4	1	pc
22.2	1	pc
22.4	1	pc
23	1	pc
23.4	1	pc
23.6	1	pc
23.8	1	pc
24.4	1	pc
24.4	1	pc
24.4	1	pc
24.9	1	pc
25.6	1	pc
25.7	1	pc
25.8	1	pc
26.4	1	pc
26.9	1	pc
26.9	1	pc
27	1	pc
27	1	pc
27	1	pc
27.1	1	pc
27.1	1	pc
27.3	1	pc
27.6	1	pc
27.9	1	pc
28.4	1	pc
28.5	1	pc
28.7	1	pc
30	1	pc
31.8	1	pc
31.9	1	pc
32.1	1	pc
32.1	1	pc
33.3	1	pc
34.5	1	pc
35	1	pc
35.4	1	pc
35.4	1	pc
37.7	1	pc
38.3	1	pc
46.5	1	pc
49.8	1	pc
49.9	1	pc
50.5	1	pc
56.6	1	pc
57.7	1	pc
68.4	1	pc
1.0975	0	pc
2.01	0	pc
2.995	0	pc
4.03	0	pc
5.005	0	pc
6.045	0	pc
7.005	0	pc
8.01	0	pc
9.06	0	pc
10.05	0	pc
11.05	0	pc
12	0	pc
13.1	0	pc
14.05	0	pc
15	0	pc
16.05	0	pc
17.1	0	pc
18.05	0	pc
18.9	0	pc
21.1	0	pc
22.15	0	pc
23.25	0	pc
24.25	0	pc
25.35	0	pc
26.35	0	pc
27.4	0	pc
28.45	0	pc
29.55	0	pc
30.65	0	pc
31.65	0	pc
32.65	0	pc
33.7	0	pc
34.7	0	pc
35.9	0	pc
36.9	0	pc
38	0	pc
38.95	0	pc
44.95	0	pc
49.95	0	pc
54.95	0	pc
62.75	0	pc
65.45	0	pc
68.3	0	pc
70.95	0	pc
73.75	0	pc
76.45	0	pc
