## Supplementary data files for "Cancer patient survival can be accurately parameterized, revealing time-dependent therapeutic effects and doubling the precision of small trials": MAPS_2C.csv

Time	Event	Arm
1.06	1	pcb
1.4	1	pcb
1.4	1	pcb
1.4	1	pcb
1.98	1	pcb
1.98	1	pcb
2.24	1	pcb
2.24	1	pcb
2.24	1	pcb
2.24	1	pcb
2.24	1	pcb
2.48	1	pcb
2.63	1	pcb
2.8	1	pcb
3.01	1	pcb
3.01	1	pcb
3.11	1	pcb
3.27	1	pcb
3.37	1	pcb
3.48	1	pcb
3.85	1	pcb
3.89	1	pcb
4	1	pcb
4.26	1	pcb
4.41	1	pcb
4.41	1	pcb
4.52	1	pcb
4.52	1	pcb
4.52	1	pcb
4.63	1	pcb
4.63	1	pcb
4.71	1	pcb
4.9	1	pcb
4.99	1	pcb
5.09	1	pcb
5.23	1	pcb
5.41	1	pcb
5.52	1	pcb
5.62	1	pcb
5.83	1	pcb
6.09	1	pcb
6.09	1	pcb
6.14	1	pcb
6.25	1	pcb
6.35	1	pcb
6.35	1	pcb
6.4	1	pcb
6.45	1	pcb
6.45	1	pcb
6.53	1	pcb
6.53	1	pcb
6.58	1	pcb
6.66	1	pcb
6.71	1	pcb
6.71	1	pcb
6.71	1	pcb
6.76	1	pcb
6.76	1	pcb
6.87	1	pcb
6.87	1	pcb
6.87	1	pcb
6.92	1	pcb
6.92	1	pcb
6.99	1	pcb
6.99	1	pcb
6.99	1	pcb
7.02	1	pcb
7.04	1	pcb
7.04	1	pcb
7.06	1	pcb
7.06	1	pcb
7.31	1	pcb
7.33	1	pcb
7.38	1	pcb
7.49	1	pcb
7.49	1	pcb
7.6	1	pcb
7.6	1	pcb
7.69	1	pcb
7.74	1	pcb
7.8	1	pcb
7.85	1	pcb
7.85	1	pcb
7.95	1	pcb
8.22	1	pcb
8.22	1	pcb
8.27	1	pcb
8.27	1	pcb
8.32	1	pcb
8.4	1	pcb
8.58	1	pcb
8.58	1	pcb
8.63	1	pcb
8.68	1	pcb
8.68	1	pcb
8.68	1	pcb
8.79	1	pcb
8.79	1	pcb
8.84	1	pcb
8.91	1	pcb
8.91	1	pcb
8.94	1	pcb
8.99	1	pcb
9.1	1	pcb
9.1	1	pcb
9.2	1	pcb
9.2	1	pcb
9.25	1	pcb
9.35	1	pcb
9.35	1	pcb
9.45	1	pcb
9.67	1	pcb
9.77	1	pcb
9.88	1	pcb
10	1	pcb
10	1	pcb
10.1	1	pcb
10.2	1	pcb
10.4	1	pcb
10.5	1	pcb
10.6	1	pcb
10.6	1	pcb
10.7	1	pcb
10.7	1	pcb
10.7	1	pcb
10.8	1	pcb
10.8	1	pcb
10.9	1	pcb
11	1	pcb
11.1	1	pcb
11.2	1	pcb
11.2	1	pcb
11.3	1	pcb
11.4	1	pcb
11.5	1	pcb
11.6	1	pcb
11.6	1	pcb
11.8	1	pcb
12.3	1	pcb
12.3	1	pcb
12.4	1	pcb
12.4	1	pcb
12.5	1	pcb
12.5	1	pcb
12.7	1	pcb
12.8	1	pcb
12.8	1	pcb
12.9	1	pcb
13	1	pcb
13.1	1	pcb
13.3	1	pcb
13.4	1	pcb
13.5	1	pcb
13.6	1	pcb
13.7	1	pcb
14	1	pcb
14.1	1	pcb
14.7	1	pcb
14.9	1	pcb
15.1	1	pcb
15.2	1	pcb
15.5	1	pcb
15.6	1	pcb
16.4	1	pcb
16.6	1	pcb
17.2	1	pcb
17.2	1	pcb
17.5	1	pcb
18.1	1	pcb
19.2	1	pcb
19.3	1	pcb
19.5	1	pcb
19.6	1	pcb
19.9	1	pcb
21	1	pcb
22.1	1	pcb
22.1	1	pcb
22.4	1	pcb
23.4	1	pcb
23.7	1	pcb
26.6	1	pcb
26.6	1	pcb
26.7	1	pcb
26.7	1	pcb
27.2	1	pcb
28.3	1	pcb
29.2	1	pcb
29.6	1	pcb
29.9	1	pcb
30.8	1	pcb
31	1	pcb
32.3	1	pcb
32.5	1	pcb
42.8	1	pcb
1.47	0	pcb
2.85	0	pcb
4.29	0	pcb
5.725	0	pcb
7.115	0	pcb
8.53	0	pcb
9.985	0	pcb
11.45	0	pcb
12.85	0	pcb
14.25	0	pcb
15.75	0	pcb
17.1	0	pcb
18.6	0	pcb
22.45	0	pcb
24.95	0	pcb
27.45	0	pcb
29.95	0	pcb
32.45	0	pcb
34.95	0	pcb
37.4	0	pcb
42.85	0	pcb
45.75	0	pcb
48.55	0	pcb
51.45	0	pcb
54.25	0	pcb
57.15	0	pcb
63.45	0	pcb
66.85	0	pcb
70.25	0	pcb
0.88	1	pc
1.04	1	pc
1.79	1	pc
1.84	1	pc
2.07	1	pc
2.07	1	pc
2.08	1	pc
2.08	1	pc
2.14	1	pc
2.18	1	pc
2.25	1	pc
2.25	1	pc
2.35	1	pc
2.35	1	pc
2.45	1	pc
2.45	1	pc
2.48	1	pc
2.48	1	pc
2.48	1	pc
2.49	1	pc
2.58	1	pc
2.62	1	pc
2.68	1	pc
2.74	1	pc
3.04	1	pc
3.13	1	pc
3.26	1	pc
3.43	1	pc
3.57	1	pc
3.6	1	pc
3.85	1	pc
4.25	1	pc
4.33	1	pc
4.39	1	pc
4.4	1	pc
4.4	1	pc
4.5	1	pc
4.52	1	pc
4.57	1	pc
4.62	1	pc
4.65	1	pc
4.67	1	pc
4.67	1	pc
4.69	1	pc
4.69	1	pc
4.77	1	pc
4.81	1	pc
4.83	1	pc
4.85	1	pc
4.96	1	pc
5.09	1	pc
5.33	1	pc
5.46	1	pc
5.63	1	pc
5.78	1	pc
5.9	1	pc
5.95	1	pc
5.97	1	pc
5.97	1	pc
6.08	1	pc
6.11	1	pc
6.13	1	pc
6.13	1	pc
6.15	1	pc
6.16	1	pc
6.18	1	pc
6.19	1	pc
6.21	1	pc
6.23	1	pc
6.25	1	pc
6.26	1	pc
6.28	1	pc
6.31	1	pc
6.35	1	pc
6.41	1	pc
6.41	1	pc
6.42	1	pc
6.51	1	pc
6.51	1	pc
6.52	1	pc
6.59	1	pc
6.59	1	pc
6.63	1	pc
6.66	1	pc
6.66	1	pc
6.66	1	pc
6.66	1	pc
6.71	1	pc
6.71	1	pc
6.71	1	pc
6.71	1	pc
6.73	1	pc
6.82	1	pc
6.82	1	pc
6.83	1	pc
6.83	1	pc
6.89	1	pc
6.93	1	pc
7.02	1	pc
7.02	1	pc
7.03	1	pc
7.03	1	pc
7.08	1	pc
7.13	1	pc
7.23	1	pc
7.23	1	pc
7.24	1	pc
7.27	1	pc
7.32	1	pc
7.36	1	pc
7.39	1	pc
7.44	1	pc
7.45	1	pc
7.55	1	pc
7.64	1	pc
7.66	1	pc
7.72	1	pc
7.72	1	pc
7.74	1	pc
7.76	1	pc
7.88	1	pc
7.96	1	pc
8.01	1	pc
8.07	1	pc
8.16	1	pc
8.19	1	pc
8.22	1	pc
8.27	1	pc
8.32	1	pc
8.33	1	pc
8.37	1	pc
8.37	1	pc
8.37	1	pc
8.38	1	pc
8.38	1	pc
8.46	1	pc
8.57	1	pc
8.57	1	pc
8.57	1	pc
8.59	1	pc
8.66	1	pc
8.72	1	pc
8.75	1	pc
8.77	1	pc
8.82	1	pc
8.91	1	pc
8.93	1	pc
8.95	1	pc
9.01	1	pc
9.02	1	pc
9.09	1	pc
9.3	1	pc
9.43	1	pc
9.55	1	pc
9.65	1	pc
9.73	1	pc
9.84	1	pc
9.95	1	pc
10.1	1	pc
10.2	1	pc
10.3	1	pc
10.4	1	pc
10.6	1	pc
10.7	1	pc
10.8	1	pc
10.8	1	pc
10.9	1	pc
10.9	1	pc
11	1	pc
11	1	pc
11.1	1	pc
11.2	1	pc
11.4	1	pc
11.5	1	pc
11.6	1	pc
11.7	1	pc
12.3	1	pc
12.5	1	pc
12.6	1	pc
12.6	1	pc
12.7	1	pc
12.8	1	pc
13.2	1	pc
13.3	1	pc
13.4	1	pc
13.5	1	pc
13.6	1	pc
14.4	1	pc
14.5	1	pc
14.6	1	pc
14.9	1	pc
15.2	1	pc
15.4	1	pc
16.1	1	pc
16.1	1	pc
16.7	1	pc
16.9	1	pc
17.1	1	pc
17.2	1	pc
18.1	1	pc
18.8	1	pc
18.9	1	pc
19.9	1	pc
20.2	1	pc
20.7	1	pc
21.5	1	pc
24.2	1	pc
24.4	1	pc
26.3	1	pc
28.3	1	pc
29.3	1	pc
29.4	1	pc
29.5	1	pc
30.4	1	pc
30.5	1	pc
31.6	1	pc
2.895	0	pc
5.73	0	pc
8.58	0	pc
11.45	0	pc
14.25	0	pc
17.15	0	pc
26.65	0	pc
33.35	0	pc
67.05	0	pc
