## Supplementary data files for "Cancer patient survival can be accurately parameterized, revealing time-dependent therapeutic effects and doubling the precision of small trials": MARIANNE_2A.csv

Time	Event	Arm
1.8	1	trastuzumab_taxane
1.84	1	trastuzumab_taxane
1.86	1	trastuzumab_taxane
1.87	1	trastuzumab_taxane
1.87	1	trastuzumab_taxane
1.9	1	trastuzumab_taxane
1.94	1	trastuzumab_taxane
1.98	1	trastuzumab_taxane
2	1	trastuzumab_taxane
2	1	trastuzumab_taxane
2.01	1	trastuzumab_taxane
2.01	1	trastuzumab_taxane
2.01	1	trastuzumab_taxane
2.03	1	trastuzumab_taxane
2.06	1	trastuzumab_taxane
2.1	1	trastuzumab_taxane
2.1	1	trastuzumab_taxane
2.1	1	trastuzumab_taxane
2.11	1	trastuzumab_taxane
2.13	1	trastuzumab_taxane
2.13	1	trastuzumab_taxane
2.13	1	trastuzumab_taxane
2.17	1	trastuzumab_taxane
2.2	1	trastuzumab_taxane
2.23	1	trastuzumab_taxane
2.25	1	trastuzumab_taxane
2.29	1	trastuzumab_taxane
2.29	1	trastuzumab_taxane
2.33	1	trastuzumab_taxane
2.48	1	trastuzumab_taxane
2.59	1	trastuzumab_taxane
2.79	1	trastuzumab_taxane
2.94	1	trastuzumab_taxane
3.03	1	trastuzumab_taxane
3.11	1	trastuzumab_taxane
3.18	1	trastuzumab_taxane
3.25	1	trastuzumab_taxane
3.52	1	trastuzumab_taxane
3.74	1	trastuzumab_taxane
3.81	1	trastuzumab_taxane
3.88	1	trastuzumab_taxane
3.94	1	trastuzumab_taxane
4	1	trastuzumab_taxane
4.01	1	trastuzumab_taxane
4.06	1	trastuzumab_taxane
4.08	1	trastuzumab_taxane
4.12	1	trastuzumab_taxane
4.14	1	trastuzumab_taxane
4.19	1	trastuzumab_taxane
4.31	1	trastuzumab_taxane
4.38	1	trastuzumab_taxane
4.38	1	trastuzumab_taxane
4.41	1	trastuzumab_taxane
4.45	1	trastuzumab_taxane
4.55	1	trastuzumab_taxane
4.6	1	trastuzumab_taxane
4.65	1	trastuzumab_taxane
4.83	1	trastuzumab_taxane
4.95	1	trastuzumab_taxane
5.05	1	trastuzumab_taxane
5.18	1	trastuzumab_taxane
5.61	1	trastuzumab_taxane
5.66	1	trastuzumab_taxane
5.73	1	trastuzumab_taxane
6.06	1	trastuzumab_taxane
6.09	1	trastuzumab_taxane
6.11	1	trastuzumab_taxane
6.11	1	trastuzumab_taxane
6.16	1	trastuzumab_taxane
6.22	1	trastuzumab_taxane
6.26	1	trastuzumab_taxane
6.28	1	trastuzumab_taxane
6.29	1	trastuzumab_taxane
6.3	1	trastuzumab_taxane
6.3	1	trastuzumab_taxane
6.31	1	trastuzumab_taxane
6.31	1	trastuzumab_taxane
6.33	1	trastuzumab_taxane
6.34	1	trastuzumab_taxane
6.36	1	trastuzumab_taxane
6.38	1	trastuzumab_taxane
6.43	1	trastuzumab_taxane
6.47	1	trastuzumab_taxane
6.48	1	trastuzumab_taxane
6.49	1	trastuzumab_taxane
6.49	1	trastuzumab_taxane
6.54	1	trastuzumab_taxane
6.64	1	trastuzumab_taxane
6.91	1	trastuzumab_taxane
6.98	1	trastuzumab_taxane
7.08	1	trastuzumab_taxane
7.23	1	trastuzumab_taxane
7.36	1	trastuzumab_taxane
7.46	1	trastuzumab_taxane
7.61	1	trastuzumab_taxane
8.02	1	trastuzumab_taxane
8.11	1	trastuzumab_taxane
8.14	1	trastuzumab_taxane
8.22	1	trastuzumab_taxane
8.23	1	trastuzumab_taxane
8.25	1	trastuzumab_taxane
8.35	1	trastuzumab_taxane
8.35	1	trastuzumab_taxane
8.35	1	trastuzumab_taxane
8.35	1	trastuzumab_taxane
8.36	1	trastuzumab_taxane
8.36	1	trastuzumab_taxane
8.37	1	trastuzumab_taxane
8.42	1	trastuzumab_taxane
8.44	1	trastuzumab_taxane
8.47	1	trastuzumab_taxane
8.57	1	trastuzumab_taxane
8.73	1	trastuzumab_taxane
8.83	1	trastuzumab_taxane
8.92	1	trastuzumab_taxane
9.02	1	trastuzumab_taxane
9.19	1	trastuzumab_taxane
9.5	1	trastuzumab_taxane
9.89	1	trastuzumab_taxane
10.2	1	trastuzumab_taxane
10.3	1	trastuzumab_taxane
10.4	1	trastuzumab_taxane
10.4	1	trastuzumab_taxane
10.4	1	trastuzumab_taxane
10.4	1	trastuzumab_taxane
10.5	1	trastuzumab_taxane
10.5	1	trastuzumab_taxane
10.5	1	trastuzumab_taxane
10.5	1	trastuzumab_taxane
10.5	1	trastuzumab_taxane
10.6	1	trastuzumab_taxane
10.6	1	trastuzumab_taxane
10.6	1	trastuzumab_taxane
10.7	1	trastuzumab_taxane
10.8	1	trastuzumab_taxane
10.8	1	trastuzumab_taxane
10.9	1	trastuzumab_taxane
11	1	trastuzumab_taxane
11.1	1	trastuzumab_taxane
11.2	1	trastuzumab_taxane
11.6	1	trastuzumab_taxane
11.8	1	trastuzumab_taxane
12.4	1	trastuzumab_taxane
12.5	1	trastuzumab_taxane
12.5	1	trastuzumab_taxane
12.5	1	trastuzumab_taxane
12.6	1	trastuzumab_taxane
12.6	1	trastuzumab_taxane
12.7	1	trastuzumab_taxane
12.7	1	trastuzumab_taxane
12.7	1	trastuzumab_taxane
12.7	1	trastuzumab_taxane
12.8	1	trastuzumab_taxane
12.8	1	trastuzumab_taxane
12.8	1	trastuzumab_taxane
13	1	trastuzumab_taxane
13.1	1	trastuzumab_taxane
13.3	1	trastuzumab_taxane
13.5	1	trastuzumab_taxane
13.7	1	trastuzumab_taxane
13.9	1	trastuzumab_taxane
14	1	trastuzumab_taxane
14.3	1	trastuzumab_taxane
14.4	1	trastuzumab_taxane
14.5	1	trastuzumab_taxane
14.5	1	trastuzumab_taxane
14.5	1	trastuzumab_taxane
14.6	1	trastuzumab_taxane
14.6	1	trastuzumab_taxane
14.7	1	trastuzumab_taxane
14.7	1	trastuzumab_taxane
14.8	1	trastuzumab_taxane
14.8	1	trastuzumab_taxane
14.9	1	trastuzumab_taxane
14.9	1	trastuzumab_taxane
14.9	1	trastuzumab_taxane
15	1	trastuzumab_taxane
15.3	1	trastuzumab_taxane
15.9	1	trastuzumab_taxane
16	1	trastuzumab_taxane
16.6	1	trastuzumab_taxane
16.7	1	trastuzumab_taxane
16.9	1	trastuzumab_taxane
17.3	1	trastuzumab_taxane
18.1	1	trastuzumab_taxane
18.3	1	trastuzumab_taxane
18.7	1	trastuzumab_taxane
18.8	1	trastuzumab_taxane
18.9	1	trastuzumab_taxane
19.1	1	trastuzumab_taxane
19.2	1	trastuzumab_taxane
19.3	1	trastuzumab_taxane
19.4	1	trastuzumab_taxane
19.5	1	trastuzumab_taxane
20.5	1	trastuzumab_taxane
20.6	1	trastuzumab_taxane
21.2	1	trastuzumab_taxane
21.5	1	trastuzumab_taxane
21.9	1	trastuzumab_taxane
22.2	1	trastuzumab_taxane
22.3	1	trastuzumab_taxane
23.2	1	trastuzumab_taxane
24.1	1	trastuzumab_taxane
24.2	1	trastuzumab_taxane
24.2	1	trastuzumab_taxane
24.3	1	trastuzumab_taxane
24.3	1	trastuzumab_taxane
24.4	1	trastuzumab_taxane
24.6	1	trastuzumab_taxane
25.1	1	trastuzumab_taxane
25.8	1	trastuzumab_taxane
26.5	1	trastuzumab_taxane
26.7	1	trastuzumab_taxane
27	1	trastuzumab_taxane
27.1	1	trastuzumab_taxane
27.2	1	trastuzumab_taxane
27.5	1	trastuzumab_taxane
27.6	1	trastuzumab_taxane
27.9	1	trastuzumab_taxane
28.3	1	trastuzumab_taxane
28.4	1	trastuzumab_taxane
28.5	1	trastuzumab_taxane
29.3	1	trastuzumab_taxane
30.5	1	trastuzumab_taxane
31.9	1	trastuzumab_taxane
32.1	1	trastuzumab_taxane
33.8	1	trastuzumab_taxane
35.3	1	trastuzumab_taxane
36.5	1	trastuzumab_taxane
36.8	1	trastuzumab_taxane
38.6	1	trastuzumab_taxane
38.7	1	trastuzumab_taxane
40.9	1	trastuzumab_taxane
0.25113	0	trastuzumab_taxane
0.25113	0	trastuzumab_taxane
0.25113	0	trastuzumab_taxane
0.6475	0	trastuzumab_taxane
0.8125	0	trastuzumab_taxane
0.9785	0	trastuzumab_taxane
1.145	0	trastuzumab_taxane
1.31	0	trastuzumab_taxane
1.475	0	trastuzumab_taxane
1.61	0	trastuzumab_taxane
1.775	0	trastuzumab_taxane
1.96	0	trastuzumab_taxane
2.12	0	trastuzumab_taxane
2.27	0	trastuzumab_taxane
2.44	0	trastuzumab_taxane
2.605	0	trastuzumab_taxane
2.735	0	trastuzumab_taxane
2.91	0	trastuzumab_taxane
3.1	0	trastuzumab_taxane
3.265	0	trastuzumab_taxane
3.385	0	trastuzumab_taxane
3.56	0	trastuzumab_taxane
3.75	0	trastuzumab_taxane
3.895	0	trastuzumab_taxane
4.07	0	trastuzumab_taxane
4.245	0	trastuzumab_taxane
4.4	0	trastuzumab_taxane
4.56	0	trastuzumab_taxane
4.715	0	trastuzumab_taxane
4.905	0	trastuzumab_taxane
5.035	0	trastuzumab_taxane
5.2	0	trastuzumab_taxane
5.375	0	trastuzumab_taxane
5.54	0	trastuzumab_taxane
5.705	0	trastuzumab_taxane
5.84	0	trastuzumab_taxane
6.25	0	trastuzumab_taxane
6.515	0	trastuzumab_taxane
6.75	0	trastuzumab_taxane
6.965	0	trastuzumab_taxane
7.185	0	trastuzumab_taxane
7.44	0	trastuzumab_taxane
7.7	0	trastuzumab_taxane
7.935	0	trastuzumab_taxane
8.19	0	trastuzumab_taxane
8.41	0	trastuzumab_taxane
8.645	0	trastuzumab_taxane
8.875	0	trastuzumab_taxane
9.125	0	trastuzumab_taxane
9.365	0	trastuzumab_taxane
9.615	0	trastuzumab_taxane
9.835	0	trastuzumab_taxane
10.05	0	trastuzumab_taxane
10.35	0	trastuzumab_taxane
10.55	0	trastuzumab_taxane
10.85	0	trastuzumab_taxane
11.05	0	trastuzumab_taxane
11.25	0	trastuzumab_taxane
11.55	0	trastuzumab_taxane
11.75	0	trastuzumab_taxane
12.35	0	trastuzumab_taxane
12.75	0	trastuzumab_taxane
13.15	0	trastuzumab_taxane
13.55	0	trastuzumab_taxane
13.95	0	trastuzumab_taxane
14.35	0	trastuzumab_taxane
14.75	0	trastuzumab_taxane
15.15	0	trastuzumab_taxane
15.55	0	trastuzumab_taxane
15.95	0	trastuzumab_taxane
16.35	0	trastuzumab_taxane
16.75	0	trastuzumab_taxane
17.15	0	trastuzumab_taxane
17.55	0	trastuzumab_taxane
18.35	0	trastuzumab_taxane
18.75	0	trastuzumab_taxane
19.15	0	trastuzumab_taxane
19.55	0	trastuzumab_taxane
19.95	0	trastuzumab_taxane
20.35	0	trastuzumab_taxane
20.75	0	trastuzumab_taxane
21.15	0	trastuzumab_taxane
21.55	0	trastuzumab_taxane
21.95	0	trastuzumab_taxane
22.35	0	trastuzumab_taxane
22.75	0	trastuzumab_taxane
23.15	0	trastuzumab_taxane
23.55	0	trastuzumab_taxane
25.15	0	trastuzumab_taxane
26.35	0	trastuzumab_taxane
27.55	0	trastuzumab_taxane
28.75	0	trastuzumab_taxane
30.25	0	trastuzumab_taxane
30.4	0	trastuzumab_taxane
30.75	0	trastuzumab_taxane
30.95	0	trastuzumab_taxane
31.15	0	trastuzumab_taxane
31.45	0	trastuzumab_taxane
31.65	0	trastuzumab_taxane
31.95	0	trastuzumab_taxane
32.15	0	trastuzumab_taxane
32.35	0	trastuzumab_taxane
32.65	0	trastuzumab_taxane
32.85	0	trastuzumab_taxane
33.15	0	trastuzumab_taxane
33.35	0	trastuzumab_taxane
33.55	0	trastuzumab_taxane
33.85	0	trastuzumab_taxane
34.05	0	trastuzumab_taxane
34.35	0	trastuzumab_taxane
34.55	0	trastuzumab_taxane
34.75	0	trastuzumab_taxane
35.05	0	trastuzumab_taxane
35.25	0	trastuzumab_taxane
35.55	0	trastuzumab_taxane
35.75	0	trastuzumab_taxane
36.45	0	trastuzumab_taxane
36.95	0	trastuzumab_taxane
37.45	0	trastuzumab_taxane
37.95	0	trastuzumab_taxane
38.45	0	trastuzumab_taxane
38.95	0	trastuzumab_taxane
39.45	0	trastuzumab_taxane
39.95	0	trastuzumab_taxane
40.45	0	trastuzumab_taxane
40.95	0	trastuzumab_taxane
41.45	0	trastuzumab_taxane
42.85	0	trastuzumab_taxane
43.75	0	trastuzumab_taxane
44.55	0	trastuzumab_taxane
45.45	0	trastuzumab_taxane
46.35	0	trastuzumab_taxane
1.8	1	t-dm1_pertuzumab
1.84	1	t-dm1_pertuzumab
1.86	1	t-dm1_pertuzumab
1.87	1	t-dm1_pertuzumab
1.87	1	t-dm1_pertuzumab
1.92	1	t-dm1_pertuzumab
1.96	1	t-dm1_pertuzumab
1.98	1	t-dm1_pertuzumab
1.99	1	t-dm1_pertuzumab
2	1	t-dm1_pertuzumab
2.01	1	t-dm1_pertuzumab
2.01	1	t-dm1_pertuzumab
2.03	1	t-dm1_pertuzumab
2.06	1	t-dm1_pertuzumab
2.06	1	t-dm1_pertuzumab
2.08	1	t-dm1_pertuzumab
2.1	1	t-dm1_pertuzumab
2.1	1	t-dm1_pertuzumab
2.11	1	t-dm1_pertuzumab
2.14	1	t-dm1_pertuzumab
2.14	1	t-dm1_pertuzumab
2.14	1	t-dm1_pertuzumab
2.18	1	t-dm1_pertuzumab
2.21	1	t-dm1_pertuzumab
2.22	1	t-dm1_pertuzumab
2.24	1	t-dm1_pertuzumab
2.26	1	t-dm1_pertuzumab
2.28	1	t-dm1_pertuzumab
2.32	1	t-dm1_pertuzumab
2.38	1	t-dm1_pertuzumab
2.57	1	t-dm1_pertuzumab
2.69	1	t-dm1_pertuzumab
3.55	1	t-dm1_pertuzumab
3.56	1	t-dm1_pertuzumab
3.57	1	t-dm1_pertuzumab
3.82	1	t-dm1_pertuzumab
3.89	1	t-dm1_pertuzumab
3.93	1	t-dm1_pertuzumab
4.13	1	t-dm1_pertuzumab
4.13	1	t-dm1_pertuzumab
4.14	1	t-dm1_pertuzumab
4.16	1	t-dm1_pertuzumab
4.16	1	t-dm1_pertuzumab
4.16	1	t-dm1_pertuzumab
4.17	1	t-dm1_pertuzumab
4.17	1	t-dm1_pertuzumab
4.19	1	t-dm1_pertuzumab
4.19	1	t-dm1_pertuzumab
4.33	1	t-dm1_pertuzumab
4.34	1	t-dm1_pertuzumab
4.34	1	t-dm1_pertuzumab
4.36	1	t-dm1_pertuzumab
4.4	1	t-dm1_pertuzumab
4.4	1	t-dm1_pertuzumab
4.4	1	t-dm1_pertuzumab
4.4	1	t-dm1_pertuzumab
4.4	1	t-dm1_pertuzumab
4.4	1	t-dm1_pertuzumab
4.4	1	t-dm1_pertuzumab
4.4	1	t-dm1_pertuzumab
4.51	1	t-dm1_pertuzumab
4.51	1	t-dm1_pertuzumab
4.51	1	t-dm1_pertuzumab
4.51	1	t-dm1_pertuzumab
4.51	1	t-dm1_pertuzumab
4.51	1	t-dm1_pertuzumab
4.56	1	t-dm1_pertuzumab
4.75	1	t-dm1_pertuzumab
5.21	1	t-dm1_pertuzumab
5.33	1	t-dm1_pertuzumab
5.51	1	t-dm1_pertuzumab
5.58	1	t-dm1_pertuzumab
5.68	1	t-dm1_pertuzumab
5.75	1	t-dm1_pertuzumab
5.96	1	t-dm1_pertuzumab
6.1	1	t-dm1_pertuzumab
6.1	1	t-dm1_pertuzumab
6.1	1	t-dm1_pertuzumab
6.11	1	t-dm1_pertuzumab
6.11	1	t-dm1_pertuzumab
6.11	1	t-dm1_pertuzumab
6.11	1	t-dm1_pertuzumab
6.2	1	t-dm1_pertuzumab
6.2	1	t-dm1_pertuzumab
6.28	1	t-dm1_pertuzumab
6.28	1	t-dm1_pertuzumab
6.32	1	t-dm1_pertuzumab
6.33	1	t-dm1_pertuzumab
6.33	1	t-dm1_pertuzumab
6.33	1	t-dm1_pertuzumab
6.34	1	t-dm1_pertuzumab
6.35	1	t-dm1_pertuzumab
6.35	1	t-dm1_pertuzumab
6.35	1	t-dm1_pertuzumab
6.35	1	t-dm1_pertuzumab
6.42	1	t-dm1_pertuzumab
6.42	1	t-dm1_pertuzumab
6.42	1	t-dm1_pertuzumab
6.48	1	t-dm1_pertuzumab
6.61	1	t-dm1_pertuzumab
6.63	1	t-dm1_pertuzumab
6.76	1	t-dm1_pertuzumab
7.25	1	t-dm1_pertuzumab
7.31	1	t-dm1_pertuzumab
7.44	1	t-dm1_pertuzumab
7.85	1	t-dm1_pertuzumab
7.96	1	t-dm1_pertuzumab
8.02	1	t-dm1_pertuzumab
8.04	1	t-dm1_pertuzumab
8.05	1	t-dm1_pertuzumab
8.07	1	t-dm1_pertuzumab
8.33	1	t-dm1_pertuzumab
8.33	1	t-dm1_pertuzumab
8.33	1	t-dm1_pertuzumab
8.33	1	t-dm1_pertuzumab
8.49	1	t-dm1_pertuzumab
8.49	1	t-dm1_pertuzumab
8.49	1	t-dm1_pertuzumab
8.49	1	t-dm1_pertuzumab
8.57	1	t-dm1_pertuzumab
8.62	1	t-dm1_pertuzumab
8.66	1	t-dm1_pertuzumab
8.66	1	t-dm1_pertuzumab
8.77	1	t-dm1_pertuzumab
9.11	1	t-dm1_pertuzumab
9.24	1	t-dm1_pertuzumab
10.2	1	t-dm1_pertuzumab
10.2	1	t-dm1_pertuzumab
10.2	1	t-dm1_pertuzumab
10.3	1	t-dm1_pertuzumab
10.4	1	t-dm1_pertuzumab
10.5	1	t-dm1_pertuzumab
10.5	1	t-dm1_pertuzumab
10.6	1	t-dm1_pertuzumab
10.6	1	t-dm1_pertuzumab
10.6	1	t-dm1_pertuzumab
10.6	1	t-dm1_pertuzumab
10.7	1	t-dm1_pertuzumab
10.8	1	t-dm1_pertuzumab
10.9	1	t-dm1_pertuzumab
10.9	1	t-dm1_pertuzumab
11	1	t-dm1_pertuzumab
11.1	1	t-dm1_pertuzumab
11.2	1	t-dm1_pertuzumab
11.2	1	t-dm1_pertuzumab
11.7	1	t-dm1_pertuzumab
12.3	1	t-dm1_pertuzumab
12.4	1	t-dm1_pertuzumab
12.5	1	t-dm1_pertuzumab
12.5	1	t-dm1_pertuzumab
12.5	1	t-dm1_pertuzumab
12.5	1	t-dm1_pertuzumab
12.6	1	t-dm1_pertuzumab
12.6	1	t-dm1_pertuzumab
12.7	1	t-dm1_pertuzumab
13	1	t-dm1_pertuzumab
13.3	1	t-dm1_pertuzumab
13.3	1	t-dm1_pertuzumab
13.3	1	t-dm1_pertuzumab
14.3	1	t-dm1_pertuzumab
14.4	1	t-dm1_pertuzumab
14.5	1	t-dm1_pertuzumab
14.5	1	t-dm1_pertuzumab
14.6	1	t-dm1_pertuzumab
14.6	1	t-dm1_pertuzumab
14.7	1	t-dm1_pertuzumab
16.3	1	t-dm1_pertuzumab
16.4	1	t-dm1_pertuzumab
16.5	1	t-dm1_pertuzumab
16.6	1	t-dm1_pertuzumab
16.6	1	t-dm1_pertuzumab
16.7	1	t-dm1_pertuzumab
16.7	1	t-dm1_pertuzumab
16.8	1	t-dm1_pertuzumab
17.4	1	t-dm1_pertuzumab
17.7	1	t-dm1_pertuzumab
17.8	1	t-dm1_pertuzumab
17.9	1	t-dm1_pertuzumab
18.1	1	t-dm1_pertuzumab
18.6	1	t-dm1_pertuzumab
18.6	1	t-dm1_pertuzumab
18.8	1	t-dm1_pertuzumab
18.8	1	t-dm1_pertuzumab
18.9	1	t-dm1_pertuzumab
19.2	1	t-dm1_pertuzumab
19.9	1	t-dm1_pertuzumab
20.6	1	t-dm1_pertuzumab
20.8	1	t-dm1_pertuzumab
21.2	1	t-dm1_pertuzumab
21.3	1	t-dm1_pertuzumab
21.3	1	t-dm1_pertuzumab
21.6	1	t-dm1_pertuzumab
21.9	1	t-dm1_pertuzumab
22.4	1	t-dm1_pertuzumab
22.9	1	t-dm1_pertuzumab
23	1	t-dm1_pertuzumab
23.4	1	t-dm1_pertuzumab
24.4	1	t-dm1_pertuzumab
25	1	t-dm1_pertuzumab
26.3	1	t-dm1_pertuzumab
27	1	t-dm1_pertuzumab
27	1	t-dm1_pertuzumab
27.7	1	t-dm1_pertuzumab
28	1	t-dm1_pertuzumab
29.3	1	t-dm1_pertuzumab
29.8	1	t-dm1_pertuzumab
30.1	1	t-dm1_pertuzumab
30.7	1	t-dm1_pertuzumab
31.8	1	t-dm1_pertuzumab
32.3	1	t-dm1_pertuzumab
32.5	1	t-dm1_pertuzumab
33.1	1	t-dm1_pertuzumab
33.4	1	t-dm1_pertuzumab
33.8	1	t-dm1_pertuzumab
35.3	1	t-dm1_pertuzumab
35.4	1	t-dm1_pertuzumab
37.2	1	t-dm1_pertuzumab
38.7	1	t-dm1_pertuzumab
0.1955	0	t-dm1_pertuzumab
0.4435	0	t-dm1_pertuzumab
0.6475	0	t-dm1_pertuzumab
0.8625	0	t-dm1_pertuzumab
1.075	0	t-dm1_pertuzumab
1.31	0	t-dm1_pertuzumab
1.505	0	t-dm1_pertuzumab
1.735	0	t-dm1_pertuzumab
1.945	0	t-dm1_pertuzumab
2.15	0	t-dm1_pertuzumab
2.36	0	t-dm1_pertuzumab
2.585	0	t-dm1_pertuzumab
2.795	0	t-dm1_pertuzumab
2.99	0	t-dm1_pertuzumab
3.26	0	t-dm1_pertuzumab
3.425	0	t-dm1_pertuzumab
3.675	0	t-dm1_pertuzumab
3.875	0	t-dm1_pertuzumab
4.065	0	t-dm1_pertuzumab
4.28	0	t-dm1_pertuzumab
4.52	0	t-dm1_pertuzumab
4.735	0	t-dm1_pertuzumab
4.945	0	t-dm1_pertuzumab
5.17	0	t-dm1_pertuzumab
5.395	0	t-dm1_pertuzumab
5.595	0	t-dm1_pertuzumab
5.825	0	t-dm1_pertuzumab
6.445	0	t-dm1_pertuzumab
6.895	0	t-dm1_pertuzumab
7.29	0	t-dm1_pertuzumab
7.74	0	t-dm1_pertuzumab
8.125	0	t-dm1_pertuzumab
8.585	0	t-dm1_pertuzumab
9.025	0	t-dm1_pertuzumab
9.445	0	t-dm1_pertuzumab
9.875	0	t-dm1_pertuzumab
10.25	0	t-dm1_pertuzumab
10.75	0	t-dm1_pertuzumab
11.15	0	t-dm1_pertuzumab
11.55	0	t-dm1_pertuzumab
12.55	0	t-dm1_pertuzumab
13.05	0	t-dm1_pertuzumab
13.65	0	t-dm1_pertuzumab
14.15	0	t-dm1_pertuzumab
14.75	0	t-dm1_pertuzumab
15.25	0	t-dm1_pertuzumab
15.85	0	t-dm1_pertuzumab
16.35	0	t-dm1_pertuzumab
16.95	0	t-dm1_pertuzumab
17.45	0	t-dm1_pertuzumab
18.75	0	t-dm1_pertuzumab
19.45	0	t-dm1_pertuzumab
20.25	0	t-dm1_pertuzumab
20.95	0	t-dm1_pertuzumab
21.75	0	t-dm1_pertuzumab
22.45	0	t-dm1_pertuzumab
23.25	0	t-dm1_pertuzumab
24.25	0	t-dm1_pertuzumab
24.45	0	t-dm1_pertuzumab
24.65	0	t-dm1_pertuzumab
24.95	0	t-dm1_pertuzumab
25.15	0	t-dm1_pertuzumab
25.35	0	t-dm1_pertuzumab
25.65	0	t-dm1_pertuzumab
25.85	0	t-dm1_pertuzumab
26.05	0	t-dm1_pertuzumab
26.35	0	t-dm1_pertuzumab
26.55	0	t-dm1_pertuzumab
26.75	0	t-dm1_pertuzumab
26.95	0	t-dm1_pertuzumab
27.25	0	t-dm1_pertuzumab
27.45	0	t-dm1_pertuzumab
27.65	0	t-dm1_pertuzumab
27.95	0	t-dm1_pertuzumab
28.15	0	t-dm1_pertuzumab
28.35	0	t-dm1_pertuzumab
28.65	0	t-dm1_pertuzumab
28.85	0	t-dm1_pertuzumab
29.05	0	t-dm1_pertuzumab
29.35	0	t-dm1_pertuzumab
29.55	0	t-dm1_pertuzumab
29.75	0	t-dm1_pertuzumab
30.15	0	t-dm1_pertuzumab
30.25	0	t-dm1_pertuzumab
30.45	0	t-dm1_pertuzumab
30.55	0	t-dm1_pertuzumab
30.75	0	t-dm1_pertuzumab
30.85	0	t-dm1_pertuzumab
31.05	0	t-dm1_pertuzumab
31.15	0	t-dm1_pertuzumab
31.35	0	t-dm1_pertuzumab
31.45	0	t-dm1_pertuzumab
31.65	0	t-dm1_pertuzumab
31.75	0	t-dm1_pertuzumab
31.95	0	t-dm1_pertuzumab
32.05	0	t-dm1_pertuzumab
32.15	0	t-dm1_pertuzumab
32.35	0	t-dm1_pertuzumab
32.45	0	t-dm1_pertuzumab
32.65	0	t-dm1_pertuzumab
32.75	0	t-dm1_pertuzumab
32.95	0	t-dm1_pertuzumab
33.05	0	t-dm1_pertuzumab
33.25	0	t-dm1_pertuzumab
33.35	0	t-dm1_pertuzumab
33.55	0	t-dm1_pertuzumab
33.65	0	t-dm1_pertuzumab
33.85	0	t-dm1_pertuzumab
33.95	0	t-dm1_pertuzumab
34.05	0	t-dm1_pertuzumab
34.25	0	t-dm1_pertuzumab
34.35	0	t-dm1_pertuzumab
34.55	0	t-dm1_pertuzumab
34.65	0	t-dm1_pertuzumab
34.85	0	t-dm1_pertuzumab
34.95	0	t-dm1_pertuzumab
35.15	0	t-dm1_pertuzumab
35.25	0	t-dm1_pertuzumab
35.45	0	t-dm1_pertuzumab
35.55	0	t-dm1_pertuzumab
35.75	0	t-dm1_pertuzumab
35.85	0	t-dm1_pertuzumab
36.35	0	t-dm1_pertuzumab
36.65	0	t-dm1_pertuzumab
36.95	0	t-dm1_pertuzumab
37.25	0	t-dm1_pertuzumab
37.55	0	t-dm1_pertuzumab
37.85	0	t-dm1_pertuzumab
38.25	0	t-dm1_pertuzumab
38.5	0	t-dm1_pertuzumab
38.85	0	t-dm1_pertuzumab
39.15	0	t-dm1_pertuzumab
39.45	0	t-dm1_pertuzumab
39.75	0	t-dm1_pertuzumab
40.15	0	t-dm1_pertuzumab
40.45	0	t-dm1_pertuzumab
40.75	0	t-dm1_pertuzumab
41.05	0	t-dm1_pertuzumab
41.35	0	t-dm1_pertuzumab
41.65	0	t-dm1_pertuzumab
43.05	0	t-dm1_pertuzumab
44.15	0	t-dm1_pertuzumab
45.15	0	t-dm1_pertuzumab
46.25	0	t-dm1_pertuzumab
47.3	0	t-dm1_pertuzumab
0.135	1	t-dm1
0.135	1	t-dm1
0.168	1	t-dm1
0.168	1	t-dm1
1.29	1	t-dm1
1.29	1	t-dm1
1.39	1	t-dm1
1.39	1	t-dm1
1.97	1	t-dm1
1.97	1	t-dm1
1.97	1	t-dm1
1.97	1	t-dm1
1.99	1	t-dm1
1.99	1	t-dm1
1.99	1	t-dm1
1.99	1	t-dm1
1.99	1	t-dm1
1.99	1	t-dm1
2.07	1	t-dm1
2.07	1	t-dm1
2.07	1	t-dm1
2.07	1	t-dm1
2.07	1	t-dm1
2.12	1	t-dm1
2.12	1	t-dm1
2.12	1	t-dm1
2.12	1	t-dm1
2.12	1	t-dm1
2.13	1	t-dm1
2.16	1	t-dm1
2.16	1	t-dm1
2.22	1	t-dm1
2.22	1	t-dm1
2.22	1	t-dm1
2.22	1	t-dm1
2.25	1	t-dm1
2.28	1	t-dm1
2.31	1	t-dm1
2.32	1	t-dm1
2.32	1	t-dm1
2.32	1	t-dm1
2.35	1	t-dm1
2.35	1	t-dm1
2.35	1	t-dm1
2.44	1	t-dm1
2.61	1	t-dm1
2.74	1	t-dm1
3.07	1	t-dm1
3.43	1	t-dm1
3.72	1	t-dm1
3.98	1	t-dm1
3.98	1	t-dm1
3.98	1	t-dm1
3.98	1	t-dm1
4.05	1	t-dm1
4.07	1	t-dm1
4.07	1	t-dm1
4.08	1	t-dm1
4.08	1	t-dm1
4.14	1	t-dm1
4.17	1	t-dm1
4.2	1	t-dm1
4.2	1	t-dm1
4.2	1	t-dm1
4.21	1	t-dm1
4.21	1	t-dm1
4.21	1	t-dm1
4.22	1	t-dm1
4.24	1	t-dm1
4.25	1	t-dm1
4.26	1	t-dm1
4.28	1	t-dm1
4.29	1	t-dm1
4.3	1	t-dm1
4.32	1	t-dm1
4.33	1	t-dm1
4.34	1	t-dm1
4.37	1	t-dm1
4.39	1	t-dm1
4.42	1	t-dm1
4.43	1	t-dm1
4.49	1	t-dm1
4.55	1	t-dm1
4.77	1	t-dm1
4.77	1	t-dm1
4.84	1	t-dm1
4.91	1	t-dm1
4.95	1	t-dm1
5.3	1	t-dm1
5.43	1	t-dm1
5.69	1	t-dm1
5.99	1	t-dm1
6.08	1	t-dm1
6.12	1	t-dm1
6.14	1	t-dm1
6.19	1	t-dm1
6.21	1	t-dm1
6.23	1	t-dm1
6.24	1	t-dm1
6.24	1	t-dm1
6.26	1	t-dm1
6.26	1	t-dm1
6.3	1	t-dm1
6.32	1	t-dm1
6.38	1	t-dm1
6.4	1	t-dm1
6.41	1	t-dm1
6.41	1	t-dm1
6.42	1	t-dm1
6.43	1	t-dm1
6.43	1	t-dm1
6.44	1	t-dm1
6.45	1	t-dm1
6.51	1	t-dm1
6.51	1	t-dm1
6.66	1	t-dm1
6.79	1	t-dm1
6.86	1	t-dm1
6.95	1	t-dm1
7.03	1	t-dm1
7.21	1	t-dm1
7.3	1	t-dm1
7.41	1	t-dm1
7.96	1	t-dm1
8.04	1	t-dm1
8.12	1	t-dm1
8.18	1	t-dm1
8.25	1	t-dm1
8.28	1	t-dm1
8.29	1	t-dm1
8.3	1	t-dm1
8.3	1	t-dm1
8.3	1	t-dm1
8.32	1	t-dm1
8.34	1	t-dm1
8.38	1	t-dm1
8.43	1	t-dm1
8.46	1	t-dm1
8.47	1	t-dm1
8.5	1	t-dm1
8.55	1	t-dm1
9.85	1	t-dm1
10.3	1	t-dm1
10.3	1	t-dm1
10.4	1	t-dm1
10.4	1	t-dm1
10.4	1	t-dm1
10.4	1	t-dm1
10.5	1	t-dm1
10.5	1	t-dm1
10.5	1	t-dm1
10.5	1	t-dm1
10.6	1	t-dm1
10.8	1	t-dm1
10.9	1	t-dm1
10.9	1	t-dm1
11.6	1	t-dm1
11.7	1	t-dm1
12.3	1	t-dm1
12.3	1	t-dm1
12.3	1	t-dm1
12.4	1	t-dm1
12.4	1	t-dm1
12.5	1	t-dm1
12.7	1	t-dm1
12.8	1	t-dm1
13.4	1	t-dm1
13.5	1	t-dm1
13.5	1	t-dm1
13.5	1	t-dm1
13.5	1	t-dm1
13.7	1	t-dm1
13.7	1	t-dm1
14	1	t-dm1
14.4	1	t-dm1
14.6	1	t-dm1
14.7	1	t-dm1
14.7	1	t-dm1
14.7	1	t-dm1
14.8	1	t-dm1
14.8	1	t-dm1
15.2	1	t-dm1
15.4	1	t-dm1
15.4	1	t-dm1
15.5	1	t-dm1
15.5	1	t-dm1
16.6	1	t-dm1
16.7	1	t-dm1
16.8	1	t-dm1
16.9	1	t-dm1
17	1	t-dm1
17.1	1	t-dm1
17.1	1	t-dm1
17.9	1	t-dm1
18.3	1	t-dm1
18.7	1	t-dm1
18.8	1	t-dm1
19	1	t-dm1
19.3	1	t-dm1
19.5	1	t-dm1
19.6	1	t-dm1
19.7	1	t-dm1
20.6	1	t-dm1
21.4	1	t-dm1
21.5	1	t-dm1
21.6	1	t-dm1
21.6	1	t-dm1
21.7	1	t-dm1
22.3	1	t-dm1
22.4	1	t-dm1
22.8	1	t-dm1
23	1	t-dm1
23.5	1	t-dm1
23.8	1	t-dm1
23.9	1	t-dm1
24	1	t-dm1
24.6	1	t-dm1
24.6	1	t-dm1
24.7	1	t-dm1
25.9	1	t-dm1
26.5	1	t-dm1
26.6	1	t-dm1
26.9	1	t-dm1
27	1	t-dm1
27	1	t-dm1
28.7	1	t-dm1
29.7	1	t-dm1
29.8	1	t-dm1
30.1	1	t-dm1
31	1	t-dm1
32.3	1	t-dm1
32.6	1	t-dm1
32.8	1	t-dm1
33.4	1	t-dm1
35.9	1	t-dm1
37.2	1	t-dm1
38.6	1	t-dm1
0.3175	0	t-dm1
0.6475	0	t-dm1
0.9455	0	t-dm1
1.255	0	t-dm1
1.575	0	t-dm1
1.905	0	t-dm1
2.235	0	t-dm1
2.54	0	t-dm1
2.885	0	t-dm1
3.16	0	t-dm1
3.505	0	t-dm1
3.765	0	t-dm1
4.12	0	t-dm1
4.46	0	t-dm1
4.69	0	t-dm1
5.085	0	t-dm1
5.37	0	t-dm1
5.715	0	t-dm1
6.405	0	t-dm1
6.775	0	t-dm1
7.155	0	t-dm1
7.495	0	t-dm1
7.905	0	t-dm1
8.27	0	t-dm1
8.645	0	t-dm1
9.015	0	t-dm1
9.375	0	t-dm1
9.805	0	t-dm1
10.15	0	t-dm1
10.55	0	t-dm1
10.85	0	t-dm1
11.25	0	t-dm1
11.65	0	t-dm1
12.75	0	t-dm1
13.45	0	t-dm1
14.3	0	t-dm1
15	0	t-dm1
15.75	0	t-dm1
16.45	0	t-dm1
17.25	0	t-dm1
18.65	0	t-dm1
19.35	0	t-dm1
19.95	0	t-dm1
20.65	0	t-dm1
21.35	0	t-dm1
21.95	0	t-dm1
22.65	0	t-dm1
23.35	0	t-dm1
24.25	0	t-dm1
24.45	0	t-dm1
24.75	0	t-dm1
24.95	0	t-dm1
25.15	0	t-dm1
25.45	0	t-dm1
25.65	0	t-dm1
25.95	0	t-dm1
26.15	0	t-dm1
26.35	0	t-dm1
26.65	0	t-dm1
26.85	0	t-dm1
27.15	0	t-dm1
27.35	0	t-dm1
27.55	0	t-dm1
27.85	0	t-dm1
28.05	0	t-dm1
28.35	0	t-dm1
28.55	0	t-dm1
28.75	0	t-dm1
29.05	0	t-dm1
29.25	0	t-dm1
29.55	0	t-dm1
29.75	0	t-dm1
30.15	0	t-dm1
30.35	0	t-dm1
30.55	0	t-dm1
30.75	0	t-dm1
30.95	0	t-dm1
31.05	0	t-dm1
31.25	0	t-dm1
31.45	0	t-dm1
31.65	0	t-dm1
31.85	0	t-dm1
31.95	0	t-dm1
32.15	0	t-dm1
32.35	0	t-dm1
32.55	0	t-dm1
32.7	0	t-dm1
32.95	0	t-dm1
33.05	0	t-dm1
33.25	0	t-dm1
33.45	0	t-dm1
33.65	0	t-dm1
33.85	0	t-dm1
33.95	0	t-dm1
34.15	0	t-dm1
34.35	0	t-dm1
34.55	0	t-dm1
34.75	0	t-dm1
34.95	0	t-dm1
35.05	0	t-dm1
35.25	0	t-dm1
35.45	0	t-dm1
35.65	0	t-dm1
35.85	0	t-dm1
36.25	0	t-dm1
36.45	0	t-dm1
36.75	0	t-dm1
36.95	0	t-dm1
37.25	0	t-dm1
37.45	0	t-dm1
37.75	0	t-dm1
37.95	0	t-dm1
38.25	0	t-dm1
38.45	0	t-dm1
38.75	0	t-dm1
38.95	0	t-dm1
39.25	0	t-dm1
39.45	0	t-dm1
39.75	0	t-dm1
39.95	0	t-dm1
40.25	0	t-dm1
40.45	0	t-dm1
40.75	0	t-dm1
40.95	0	t-dm1
41.25	0	t-dm1
41.45	0	t-dm1
41.75	0	t-dm1
42.95	0	t-dm1
43.95	0	t-dm1
44.95	0	t-dm1
