## Supplementary data files for "Cancer patient survival can be accurately parameterized, revealing time-dependent therapeutic effects and doubling the precision of small trials": MARQUEE_2A.csv

Time	Event	Arm
0.245	1	erlotinib_tivantinib
0.245	1	erlotinib_tivantinib
0.245	1	erlotinib_tivantinib
0.626	1	erlotinib_tivantinib
0.626	1	erlotinib_tivantinib
0.626	1	erlotinib_tivantinib
0.695	1	erlotinib_tivantinib
0.695	1	erlotinib_tivantinib
0.695	1	erlotinib_tivantinib
0.695	1	erlotinib_tivantinib
0.695	1	erlotinib_tivantinib
0.695	1	erlotinib_tivantinib
0.747	1	erlotinib_tivantinib
0.747	1	erlotinib_tivantinib
0.747	1	erlotinib_tivantinib
0.798	1	erlotinib_tivantinib
0.798	1	erlotinib_tivantinib
0.868	1	erlotinib_tivantinib
0.868	1	erlotinib_tivantinib
0.885	1	erlotinib_tivantinib
0.885	1	erlotinib_tivantinib
0.885	1	erlotinib_tivantinib
1.09	1	erlotinib_tivantinib
1.09	1	erlotinib_tivantinib
1.14	1	erlotinib_tivantinib
1.14	1	erlotinib_tivantinib
1.21	1	erlotinib_tivantinib
1.21	1	erlotinib_tivantinib
1.23	1	erlotinib_tivantinib
1.23	1	erlotinib_tivantinib
1.23	1	erlotinib_tivantinib
1.23	1	erlotinib_tivantinib
1.23	1	erlotinib_tivantinib
1.23	1	erlotinib_tivantinib
1.23	1	erlotinib_tivantinib
1.23	1	erlotinib_tivantinib
1.23	1	erlotinib_tivantinib
1.23	1	erlotinib_tivantinib
1.42	1	erlotinib_tivantinib
1.42	1	erlotinib_tivantinib
1.42	1	erlotinib_tivantinib
1.42	1	erlotinib_tivantinib
1.44	1	erlotinib_tivantinib
1.44	1	erlotinib_tivantinib
1.47	1	erlotinib_tivantinib
1.47	1	erlotinib_tivantinib
1.47	1	erlotinib_tivantinib
1.52	1	erlotinib_tivantinib
1.52	1	erlotinib_tivantinib
1.52	1	erlotinib_tivantinib
1.52	1	erlotinib_tivantinib
1.65	1	erlotinib_tivantinib
1.65	1	erlotinib_tivantinib
1.65	1	erlotinib_tivantinib
1.73	1	erlotinib_tivantinib
1.73	1	erlotinib_tivantinib
1.73	1	erlotinib_tivantinib
1.78	1	erlotinib_tivantinib
1.78	1	erlotinib_tivantinib
1.78	1	erlotinib_tivantinib
1.78	1	erlotinib_tivantinib
1.85	1	erlotinib_tivantinib
1.85	1	erlotinib_tivantinib
1.85	1	erlotinib_tivantinib
1.85	1	erlotinib_tivantinib
1.85	1	erlotinib_tivantinib
1.89	1	erlotinib_tivantinib
1.89	1	erlotinib_tivantinib
1.89	1	erlotinib_tivantinib
1.99	1	erlotinib_tivantinib
1.99	1	erlotinib_tivantinib
1.99	1	erlotinib_tivantinib
1.99	1	erlotinib_tivantinib
1.99	1	erlotinib_tivantinib
2.03	1	erlotinib_tivantinib
2.03	1	erlotinib_tivantinib
2.03	1	erlotinib_tivantinib
2.08	1	erlotinib_tivantinib
2.08	1	erlotinib_tivantinib
2.08	1	erlotinib_tivantinib
2.08	1	erlotinib_tivantinib
2.16	1	erlotinib_tivantinib
2.16	1	erlotinib_tivantinib
2.23	1	erlotinib_tivantinib
2.23	1	erlotinib_tivantinib
2.23	1	erlotinib_tivantinib
2.3	1	erlotinib_tivantinib
2.3	1	erlotinib_tivantinib
2.3	1	erlotinib_tivantinib
2.34	1	erlotinib_tivantinib
2.34	1	erlotinib_tivantinib
2.37	1	erlotinib_tivantinib
2.37	1	erlotinib_tivantinib
2.37	1	erlotinib_tivantinib
2.41	1	erlotinib_tivantinib
2.41	1	erlotinib_tivantinib
2.43	1	erlotinib_tivantinib
2.46	1	erlotinib_tivantinib
2.56	1	erlotinib_tivantinib
2.56	1	erlotinib_tivantinib
2.56	1	erlotinib_tivantinib
2.63	1	erlotinib_tivantinib
2.63	1	erlotinib_tivantinib
2.7	1	erlotinib_tivantinib
2.7	1	erlotinib_tivantinib
2.77	1	erlotinib_tivantinib
2.77	1	erlotinib_tivantinib
2.77	1	erlotinib_tivantinib
2.8	1	erlotinib_tivantinib
2.91	1	erlotinib_tivantinib
2.94	1	erlotinib_tivantinib
2.94	1	erlotinib_tivantinib
2.96	1	erlotinib_tivantinib
2.98	1	erlotinib_tivantinib
3.01	1	erlotinib_tivantinib
3.02	1	erlotinib_tivantinib
3.05	1	erlotinib_tivantinib
3.08	1	erlotinib_tivantinib
3.1	1	erlotinib_tivantinib
3.14	1	erlotinib_tivantinib
3.15	1	erlotinib_tivantinib
3.19	1	erlotinib_tivantinib
3.22	1	erlotinib_tivantinib
3.24	1	erlotinib_tivantinib
3.27	1	erlotinib_tivantinib
3.28	1	erlotinib_tivantinib
3.3	1	erlotinib_tivantinib
3.32	1	erlotinib_tivantinib
3.32	1	erlotinib_tivantinib
3.34	1	erlotinib_tivantinib
3.38	1	erlotinib_tivantinib
3.43	1	erlotinib_tivantinib
3.46	1	erlotinib_tivantinib
3.5	1	erlotinib_tivantinib
3.52	1	erlotinib_tivantinib
3.55	1	erlotinib_tivantinib
3.58	1	erlotinib_tivantinib
3.63	1	erlotinib_tivantinib
3.64	1	erlotinib_tivantinib
3.67	1	erlotinib_tivantinib
3.69	1	erlotinib_tivantinib
3.7	1	erlotinib_tivantinib
3.72	1	erlotinib_tivantinib
3.73	1	erlotinib_tivantinib
3.75	1	erlotinib_tivantinib
3.93	1	erlotinib_tivantinib
4.03	1	erlotinib_tivantinib
4.03	1	erlotinib_tivantinib
4.03	1	erlotinib_tivantinib
4.03	1	erlotinib_tivantinib
4.08	1	erlotinib_tivantinib
4.08	1	erlotinib_tivantinib
4.08	1	erlotinib_tivantinib
4.1	1	erlotinib_tivantinib
4.1	1	erlotinib_tivantinib
4.1	1	erlotinib_tivantinib
4.1	1	erlotinib_tivantinib
4.1	1	erlotinib_tivantinib
4.22	1	erlotinib_tivantinib
4.22	1	erlotinib_tivantinib
4.22	1	erlotinib_tivantinib
4.22	1	erlotinib_tivantinib
4.25	1	erlotinib_tivantinib
4.25	1	erlotinib_tivantinib
4.25	1	erlotinib_tivantinib
4.25	1	erlotinib_tivantinib
4.29	1	erlotinib_tivantinib
4.29	1	erlotinib_tivantinib
4.34	1	erlotinib_tivantinib
4.34	1	erlotinib_tivantinib
4.36	1	erlotinib_tivantinib
4.36	1	erlotinib_tivantinib
4.38	1	erlotinib_tivantinib
4.38	1	erlotinib_tivantinib
4.4	1	erlotinib_tivantinib
4.43	1	erlotinib_tivantinib
4.5	1	erlotinib_tivantinib
4.54	1	erlotinib_tivantinib
4.61	1	erlotinib_tivantinib
5	1	erlotinib_tivantinib
5	1	erlotinib_tivantinib
5	1	erlotinib_tivantinib
5.03	1	erlotinib_tivantinib
5.03	1	erlotinib_tivantinib
5.18	1	erlotinib_tivantinib
5.18	1	erlotinib_tivantinib
5.18	1	erlotinib_tivantinib
5.2	1	erlotinib_tivantinib
5.26	1	erlotinib_tivantinib
5.28	1	erlotinib_tivantinib
5.35	1	erlotinib_tivantinib
5.43	1	erlotinib_tivantinib
5.6	1	erlotinib_tivantinib
5.6	1	erlotinib_tivantinib
5.6	1	erlotinib_tivantinib
5.6	1	erlotinib_tivantinib
5.66	1	erlotinib_tivantinib
5.71	1	erlotinib_tivantinib
5.71	1	erlotinib_tivantinib
5.78	1	erlotinib_tivantinib
5.78	1	erlotinib_tivantinib
5.85	1	erlotinib_tivantinib
5.85	1	erlotinib_tivantinib
5.85	1	erlotinib_tivantinib
5.9	1	erlotinib_tivantinib
5.9	1	erlotinib_tivantinib
5.93	1	erlotinib_tivantinib
5.93	1	erlotinib_tivantinib
5.93	1	erlotinib_tivantinib
6.26	1	erlotinib_tivantinib
6.26	1	erlotinib_tivantinib
6.26	1	erlotinib_tivantinib
6.33	1	erlotinib_tivantinib
6.33	1	erlotinib_tivantinib
6.42	1	erlotinib_tivantinib
6.42	1	erlotinib_tivantinib
6.47	1	erlotinib_tivantinib
6.57	1	erlotinib_tivantinib
6.57	1	erlotinib_tivantinib
6.57	1	erlotinib_tivantinib
6.57	1	erlotinib_tivantinib
6.59	1	erlotinib_tivantinib
6.69	1	erlotinib_tivantinib
6.69	1	erlotinib_tivantinib
6.69	1	erlotinib_tivantinib
6.69	1	erlotinib_tivantinib
6.75	1	erlotinib_tivantinib
6.75	1	erlotinib_tivantinib
6.8	1	erlotinib_tivantinib
6.87	1	erlotinib_tivantinib
6.99	1	erlotinib_tivantinib
6.99	1	erlotinib_tivantinib
6.99	1	erlotinib_tivantinib
7.33	1	erlotinib_tivantinib
7.33	1	erlotinib_tivantinib
7.42	1	erlotinib_tivantinib
7.42	1	erlotinib_tivantinib
7.63	1	erlotinib_tivantinib
7.63	1	erlotinib_tivantinib
7.63	1	erlotinib_tivantinib
7.63	1	erlotinib_tivantinib
7.79	1	erlotinib_tivantinib
7.79	1	erlotinib_tivantinib
7.79	1	erlotinib_tivantinib
7.79	1	erlotinib_tivantinib
7.79	1	erlotinib_tivantinib
7.89	1	erlotinib_tivantinib
8.63	1	erlotinib_tivantinib
8.63	1	erlotinib_tivantinib
8.81	1	erlotinib_tivantinib
8.81	1	erlotinib_tivantinib
8.81	1	erlotinib_tivantinib
8.96	1	erlotinib_tivantinib
8.96	1	erlotinib_tivantinib
9.06	1	erlotinib_tivantinib
9.06	1	erlotinib_tivantinib
9.2	1	erlotinib_tivantinib
9.2	1	erlotinib_tivantinib
9.2	1	erlotinib_tivantinib
9.27	1	erlotinib_tivantinib
9.27	1	erlotinib_tivantinib
9.33	1	erlotinib_tivantinib
9.33	1	erlotinib_tivantinib
9.33	1	erlotinib_tivantinib
9.33	1	erlotinib_tivantinib
9.38	1	erlotinib_tivantinib
9.95	1	erlotinib_tivantinib
10.1	1	erlotinib_tivantinib
10.3	1	erlotinib_tivantinib
10.3	1	erlotinib_tivantinib
10.4	1	erlotinib_tivantinib
10.5	1	erlotinib_tivantinib
10.5	1	erlotinib_tivantinib
10.6	1	erlotinib_tivantinib
10.7	1	erlotinib_tivantinib
10.7	1	erlotinib_tivantinib
10.8	1	erlotinib_tivantinib
10.8	1	erlotinib_tivantinib
10.9	1	erlotinib_tivantinib
11.5	1	erlotinib_tivantinib
11.5	1	erlotinib_tivantinib
11.5	1	erlotinib_tivantinib
11.6	1	erlotinib_tivantinib
11.6	1	erlotinib_tivantinib
11.9	1	erlotinib_tivantinib
12.1	1	erlotinib_tivantinib
12.4	1	erlotinib_tivantinib
12.4	1	erlotinib_tivantinib
12.4	1	erlotinib_tivantinib
12.5	1	erlotinib_tivantinib
12.8	1	erlotinib_tivantinib
12.9	1	erlotinib_tivantinib
13.3	1	erlotinib_tivantinib
13.5	1	erlotinib_tivantinib
13.5	1	erlotinib_tivantinib
14.2	1	erlotinib_tivantinib
14.9	1	erlotinib_tivantinib
15.6	1	erlotinib_tivantinib
0.2015	0	erlotinib_tivantinib
0.3835	0	erlotinib_tivantinib
0.5395	0	erlotinib_tivantinib
0.7725	0	erlotinib_tivantinib
0.9195	0	erlotinib_tivantinib
1.115	0	erlotinib_tivantinib
1.325	0	erlotinib_tivantinib
1.495	0	erlotinib_tivantinib
1.69	0	erlotinib_tivantinib
1.87	0	erlotinib_tivantinib
2.055	0	erlotinib_tivantinib
2.265	0	erlotinib_tivantinib
2.445	0	erlotinib_tivantinib
2.595	0	erlotinib_tivantinib
2.855	0	erlotinib_tivantinib
3.435	0	erlotinib_tivantinib
3.855	0	erlotinib_tivantinib
4.315	0	erlotinib_tivantinib
4.695	0	erlotinib_tivantinib
5.165	0	erlotinib_tivantinib
5.515	0	erlotinib_tivantinib
6.055	0	erlotinib_tivantinib
6.055	0	erlotinib_tivantinib
6.14	0	erlotinib_tivantinib
6.14	0	erlotinib_tivantinib
6.14	0	erlotinib_tivantinib
6.225	0	erlotinib_tivantinib
6.225	0	erlotinib_tivantinib
6.225	0	erlotinib_tivantinib
6.295	0	erlotinib_tivantinib
6.295	0	erlotinib_tivantinib
6.375	0	erlotinib_tivantinib
6.375	0	erlotinib_tivantinib
6.375	0	erlotinib_tivantinib
6.445	0	erlotinib_tivantinib
6.445	0	erlotinib_tivantinib
6.52	0	erlotinib_tivantinib
6.52	0	erlotinib_tivantinib
6.52	0	erlotinib_tivantinib
6.58	0	erlotinib_tivantinib
6.64	0	erlotinib_tivantinib
6.64	0	erlotinib_tivantinib
6.64	0	erlotinib_tivantinib
6.72	0	erlotinib_tivantinib
6.72	0	erlotinib_tivantinib
6.775	0	erlotinib_tivantinib
6.775	0	erlotinib_tivantinib
6.835	0	erlotinib_tivantinib
6.835	0	erlotinib_tivantinib
6.93	0	erlotinib_tivantinib
6.93	0	erlotinib_tivantinib
6.93	0	erlotinib_tivantinib
6.93	0	erlotinib_tivantinib
7.05	0	erlotinib_tivantinib
7.05	0	erlotinib_tivantinib
7.05	0	erlotinib_tivantinib
7.05	0	erlotinib_tivantinib
7.17	0	erlotinib_tivantinib
7.17	0	erlotinib_tivantinib
7.17	0	erlotinib_tivantinib
7.17	0	erlotinib_tivantinib
7.28	0	erlotinib_tivantinib
7.28	0	erlotinib_tivantinib
7.28	0	erlotinib_tivantinib
7.375	0	erlotinib_tivantinib
7.375	0	erlotinib_tivantinib
7.375	0	erlotinib_tivantinib
7.465	0	erlotinib_tivantinib
7.465	0	erlotinib_tivantinib
7.465	0	erlotinib_tivantinib
7.56	0	erlotinib_tivantinib
7.56	0	erlotinib_tivantinib
7.56	0	erlotinib_tivantinib
7.56	0	erlotinib_tivantinib
7.62	0	erlotinib_tivantinib
7.655	0	erlotinib_tivantinib
7.73	0	erlotinib_tivantinib
7.73	0	erlotinib_tivantinib
7.73	0	erlotinib_tivantinib
7.73	0	erlotinib_tivantinib
7.8	0	erlotinib_tivantinib
7.86	0	erlotinib_tivantinib
7.86	0	erlotinib_tivantinib
7.9	0	erlotinib_tivantinib
7.92	0	erlotinib_tivantinib
7.945	0	erlotinib_tivantinib
7.99	0	erlotinib_tivantinib
8.01	0	erlotinib_tivantinib
8.05	0	erlotinib_tivantinib
8.07	0	erlotinib_tivantinib
8.11	0	erlotinib_tivantinib
8.135	0	erlotinib_tivantinib
8.16	0	erlotinib_tivantinib
8.2	0	erlotinib_tivantinib
8.22	0	erlotinib_tivantinib
8.26	0	erlotinib_tivantinib
8.28	0	erlotinib_tivantinib
8.305	0	erlotinib_tivantinib
8.355	0	erlotinib_tivantinib
8.38	0	erlotinib_tivantinib
8.405	0	erlotinib_tivantinib
8.43	0	erlotinib_tivantinib
8.47	0	erlotinib_tivantinib
8.49	0	erlotinib_tivantinib
8.52	0	erlotinib_tivantinib
8.585	0	erlotinib_tivantinib
8.585	0	erlotinib_tivantinib
8.585	0	erlotinib_tivantinib
8.665	0	erlotinib_tivantinib
8.665	0	erlotinib_tivantinib
8.745	0	erlotinib_tivantinib
8.745	0	erlotinib_tivantinib
8.745	0	erlotinib_tivantinib
8.8	0	erlotinib_tivantinib
8.85	0	erlotinib_tivantinib
8.85	0	erlotinib_tivantinib
8.85	0	erlotinib_tivantinib
8.925	0	erlotinib_tivantinib
8.925	0	erlotinib_tivantinib
8.97	0	erlotinib_tivantinib
9.02	0	erlotinib_tivantinib
9.02	0	erlotinib_tivantinib
9.13	0	erlotinib_tivantinib
9.13	0	erlotinib_tivantinib
9.235	0	erlotinib_tivantinib
9.235	0	erlotinib_tivantinib
9.3	0	erlotinib_tivantinib
9.37	0	erlotinib_tivantinib
9.41	0	erlotinib_tivantinib
9.46	0	erlotinib_tivantinib
9.52	0	erlotinib_tivantinib
9.575	0	erlotinib_tivantinib
9.625	0	erlotinib_tivantinib
9.68	0	erlotinib_tivantinib
9.71	0	erlotinib_tivantinib
9.77	0	erlotinib_tivantinib
9.835	0	erlotinib_tivantinib
9.88	0	erlotinib_tivantinib
9.92	0	erlotinib_tivantinib
9.98	0	erlotinib_tivantinib
10.05	0	erlotinib_tivantinib
10.05	0	erlotinib_tivantinib
10.2	0	erlotinib_tivantinib
10.2	0	erlotinib_tivantinib
10.2	0	erlotinib_tivantinib
10.2	0	erlotinib_tivantinib
10.35	0	erlotinib_tivantinib
10.35	0	erlotinib_tivantinib
10.45	0	erlotinib_tivantinib
10.45	0	erlotinib_tivantinib
10.55	0	erlotinib_tivantinib
10.55	0	erlotinib_tivantinib
10.65	0	erlotinib_tivantinib
10.65	0	erlotinib_tivantinib
10.75	0	erlotinib_tivantinib
10.75	0	erlotinib_tivantinib
10.85	0	erlotinib_tivantinib
10.85	0	erlotinib_tivantinib
11	0	erlotinib_tivantinib
11	0	erlotinib_tivantinib
11	0	erlotinib_tivantinib
11	0	erlotinib_tivantinib
11.15	0	erlotinib_tivantinib
11.15	0	erlotinib_tivantinib
11.25	0	erlotinib_tivantinib
11.25	0	erlotinib_tivantinib
11.35	0	erlotinib_tivantinib
11.35	0	erlotinib_tivantinib
11.45	0	erlotinib_tivantinib
11.45	0	erlotinib_tivantinib
11.55	0	erlotinib_tivantinib
11.55	0	erlotinib_tivantinib
11.65	0	erlotinib_tivantinib
11.65	0	erlotinib_tivantinib
11.75	0	erlotinib_tivantinib
11.75	0	erlotinib_tivantinib
11.85	0	erlotinib_tivantinib
11.85	0	erlotinib_tivantinib
11.95	0	erlotinib_tivantinib
12.05	0	erlotinib_tivantinib
12.15	0	erlotinib_tivantinib
12.25	0	erlotinib_tivantinib
12.35	0	erlotinib_tivantinib
12.45	0	erlotinib_tivantinib
12.55	0	erlotinib_tivantinib
12.65	0	erlotinib_tivantinib
12.75	0	erlotinib_tivantinib
12.85	0	erlotinib_tivantinib
12.95	0	erlotinib_tivantinib
12.95	0	erlotinib_tivantinib
13.05	0	erlotinib_tivantinib
13.15	0	erlotinib_tivantinib
13.25	0	erlotinib_tivantinib
13.35	0	erlotinib_tivantinib
13.45	0	erlotinib_tivantinib
13.55	0	erlotinib_tivantinib
13.7	0	erlotinib_tivantinib
13.7	0	erlotinib_tivantinib
13.85	0	erlotinib_tivantinib
13.95	0	erlotinib_tivantinib
13.95	0	erlotinib_tivantinib
14.05	0	erlotinib_tivantinib
14.15	0	erlotinib_tivantinib
14.25	0	erlotinib_tivantinib
14.35	0	erlotinib_tivantinib
14.45	0	erlotinib_tivantinib
14.55	0	erlotinib_tivantinib
14.65	0	erlotinib_tivantinib
14.75	0	erlotinib_tivantinib
14.85	0	erlotinib_tivantinib
14.95	0	erlotinib_tivantinib
15.15	0	erlotinib_tivantinib
15.35	0	erlotinib_tivantinib
15.55	0	erlotinib_tivantinib
15.75	0	erlotinib_tivantinib
15.95	0	erlotinib_tivantinib
16.15	0	erlotinib_tivantinib
16.35	0	erlotinib_tivantinib
16.45	0	erlotinib_tivantinib
16.65	0	erlotinib_tivantinib
16.85	0	erlotinib_tivantinib
17.05	0	erlotinib_tivantinib
17.25	0	erlotinib_tivantinib
17.45	0	erlotinib_tivantinib
17.65	0	erlotinib_tivantinib
17.85	0	erlotinib_tivantinib
18.45	0	erlotinib_tivantinib
18.95	0	erlotinib_tivantinib
0.331	1	erlotinib_placebo
0.331	1	erlotinib_placebo
0.331	1	erlotinib_placebo
0.331	1	erlotinib_placebo
0.331	1	erlotinib_placebo
0.331	1	erlotinib_placebo
0.331	1	erlotinib_placebo
0.522	1	erlotinib_placebo
0.522	1	erlotinib_placebo
0.522	1	erlotinib_placebo
0.678	1	erlotinib_placebo
0.678	1	erlotinib_placebo
0.799	1	erlotinib_placebo
0.799	1	erlotinib_placebo
0.799	1	erlotinib_placebo
0.902	1	erlotinib_placebo
0.902	1	erlotinib_placebo
0.902	1	erlotinib_placebo
0.972	1	erlotinib_placebo
0.972	1	erlotinib_placebo
1.04	1	erlotinib_placebo
1.04	1	erlotinib_placebo
1.14	1	erlotinib_placebo
1.14	1	erlotinib_placebo
1.14	1	erlotinib_placebo
1.33	1	erlotinib_placebo
1.33	1	erlotinib_placebo
1.33	1	erlotinib_placebo
1.33	1	erlotinib_placebo
1.33	1	erlotinib_placebo
1.33	1	erlotinib_placebo
1.42	1	erlotinib_placebo
1.47	1	erlotinib_placebo
1.47	1	erlotinib_placebo
1.54	1	erlotinib_placebo
1.54	1	erlotinib_placebo
1.54	1	erlotinib_placebo
1.63	1	erlotinib_placebo
1.63	1	erlotinib_placebo
1.63	1	erlotinib_placebo
1.63	1	erlotinib_placebo
1.63	1	erlotinib_placebo
1.65	1	erlotinib_placebo
1.65	1	erlotinib_placebo
1.71	1	erlotinib_placebo
1.71	1	erlotinib_placebo
1.71	1	erlotinib_placebo
1.71	1	erlotinib_placebo
1.71	1	erlotinib_placebo
1.8	1	erlotinib_placebo
1.8	1	erlotinib_placebo
1.8	1	erlotinib_placebo
1.8	1	erlotinib_placebo
1.87	1	erlotinib_placebo
1.87	1	erlotinib_placebo
1.87	1	erlotinib_placebo
1.87	1	erlotinib_placebo
1.94	1	erlotinib_placebo
1.94	1	erlotinib_placebo
2.01	1	erlotinib_placebo
2.01	1	erlotinib_placebo
2.01	1	erlotinib_placebo
2.1	1	erlotinib_placebo
2.1	1	erlotinib_placebo
2.1	1	erlotinib_placebo
2.13	1	erlotinib_placebo
2.22	1	erlotinib_placebo
2.22	1	erlotinib_placebo
2.22	1	erlotinib_placebo
2.27	1	erlotinib_placebo
2.27	1	erlotinib_placebo
2.34	1	erlotinib_placebo
2.34	1	erlotinib_placebo
2.41	1	erlotinib_placebo
2.41	1	erlotinib_placebo
2.41	1	erlotinib_placebo
2.48	1	erlotinib_placebo
2.48	1	erlotinib_placebo
2.48	1	erlotinib_placebo
2.54	1	erlotinib_placebo
2.54	1	erlotinib_placebo
2.54	1	erlotinib_placebo
2.61	1	erlotinib_placebo
2.61	1	erlotinib_placebo
2.61	1	erlotinib_placebo
2.65	1	erlotinib_placebo
2.72	1	erlotinib_placebo
2.72	1	erlotinib_placebo
2.72	1	erlotinib_placebo
2.75	1	erlotinib_placebo
2.75	1	erlotinib_placebo
2.8	1	erlotinib_placebo
2.8	1	erlotinib_placebo
2.8	1	erlotinib_placebo
2.84	1	erlotinib_placebo
2.84	1	erlotinib_placebo
2.91	1	erlotinib_placebo
2.91	1	erlotinib_placebo
2.91	1	erlotinib_placebo
2.91	1	erlotinib_placebo
2.92	1	erlotinib_placebo
2.92	1	erlotinib_placebo
2.96	1	erlotinib_placebo
2.96	1	erlotinib_placebo
3.03	1	erlotinib_placebo
3.03	1	erlotinib_placebo
3.03	1	erlotinib_placebo
3.06	1	erlotinib_placebo
3.06	1	erlotinib_placebo
3.06	1	erlotinib_placebo
3.1	1	erlotinib_placebo
3.1	1	erlotinib_placebo
3.15	1	erlotinib_placebo
3.15	1	erlotinib_placebo
3.15	1	erlotinib_placebo
3.22	1	erlotinib_placebo
3.22	1	erlotinib_placebo
3.22	1	erlotinib_placebo
3.22	1	erlotinib_placebo
3.37	1	erlotinib_placebo
3.37	1	erlotinib_placebo
3.37	1	erlotinib_placebo
3.44	1	erlotinib_placebo
3.44	1	erlotinib_placebo
3.51	1	erlotinib_placebo
3.51	1	erlotinib_placebo
3.51	1	erlotinib_placebo
3.58	1	erlotinib_placebo
3.58	1	erlotinib_placebo
3.67	1	erlotinib_placebo
3.67	1	erlotinib_placebo
3.67	1	erlotinib_placebo
3.74	1	erlotinib_placebo
3.79	1	erlotinib_placebo
3.79	1	erlotinib_placebo
3.79	1	erlotinib_placebo
3.79	1	erlotinib_placebo
3.86	1	erlotinib_placebo
3.86	1	erlotinib_placebo
3.94	1	erlotinib_placebo
3.94	1	erlotinib_placebo
3.94	1	erlotinib_placebo
4.03	1	erlotinib_placebo
4.03	1	erlotinib_placebo
4.07	1	erlotinib_placebo
4.07	1	erlotinib_placebo
4.07	1	erlotinib_placebo
4.17	1	erlotinib_placebo
4.17	1	erlotinib_placebo
4.17	1	erlotinib_placebo
4.17	1	erlotinib_placebo
4.22	1	erlotinib_placebo
4.22	1	erlotinib_placebo
4.31	1	erlotinib_placebo
4.31	1	erlotinib_placebo
4.31	1	erlotinib_placebo
4.31	1	erlotinib_placebo
4.32	1	erlotinib_placebo
4.32	1	erlotinib_placebo
4.5	1	erlotinib_placebo
4.5	1	erlotinib_placebo
4.5	1	erlotinib_placebo
4.55	1	erlotinib_placebo
4.55	1	erlotinib_placebo
4.62	1	erlotinib_placebo
4.62	1	erlotinib_placebo
4.62	1	erlotinib_placebo
4.62	1	erlotinib_placebo
4.77	1	erlotinib_placebo
4.77	1	erlotinib_placebo
4.77	1	erlotinib_placebo
4.77	1	erlotinib_placebo
4.77	1	erlotinib_placebo
4.77	1	erlotinib_placebo
4.77	1	erlotinib_placebo
4.87	1	erlotinib_placebo
4.87	1	erlotinib_placebo
4.87	1	erlotinib_placebo
4.96	1	erlotinib_placebo
4.96	1	erlotinib_placebo
4.96	1	erlotinib_placebo
4.96	1	erlotinib_placebo
5.04	1	erlotinib_placebo
5.04	1	erlotinib_placebo
5.13	1	erlotinib_placebo
5.17	1	erlotinib_placebo
5.22	1	erlotinib_placebo
5.22	1	erlotinib_placebo
5.31	1	erlotinib_placebo
5.36	1	erlotinib_placebo
5.43	1	erlotinib_placebo
5.43	1	erlotinib_placebo
5.53	1	erlotinib_placebo
5.53	1	erlotinib_placebo
5.59	1	erlotinib_placebo
5.67	1	erlotinib_placebo
5.67	1	erlotinib_placebo
5.73	1	erlotinib_placebo
5.73	1	erlotinib_placebo
5.79	1	erlotinib_placebo
5.79	1	erlotinib_placebo
5.86	1	erlotinib_placebo
5.86	1	erlotinib_placebo
5.91	1	erlotinib_placebo
5.91	1	erlotinib_placebo
6.02	1	erlotinib_placebo
6.02	1	erlotinib_placebo
6.02	1	erlotinib_placebo
6.08	1	erlotinib_placebo
6.08	1	erlotinib_placebo
6.22	1	erlotinib_placebo
6.22	1	erlotinib_placebo
6.37	1	erlotinib_placebo
6.37	1	erlotinib_placebo
6.43	1	erlotinib_placebo
6.48	1	erlotinib_placebo
6.48	1	erlotinib_placebo
6.53	1	erlotinib_placebo
6.53	1	erlotinib_placebo
6.57	1	erlotinib_placebo
6.63	1	erlotinib_placebo
6.69	1	erlotinib_placebo
6.69	1	erlotinib_placebo
6.69	1	erlotinib_placebo
6.77	1	erlotinib_placebo
6.81	1	erlotinib_placebo
6.86	1	erlotinib_placebo
6.92	1	erlotinib_placebo
6.92	1	erlotinib_placebo
6.96	1	erlotinib_placebo
6.96	1	erlotinib_placebo
7.07	1	erlotinib_placebo
7.07	1	erlotinib_placebo
7.11	1	erlotinib_placebo
7.16	1	erlotinib_placebo
7.21	1	erlotinib_placebo
7.21	1	erlotinib_placebo
7.28	1	erlotinib_placebo
7.34	1	erlotinib_placebo
7.42	1	erlotinib_placebo
7.42	1	erlotinib_placebo
7.49	1	erlotinib_placebo
7.49	1	erlotinib_placebo
7.57	1	erlotinib_placebo
7.62	1	erlotinib_placebo
7.68	1	erlotinib_placebo
7.68	1	erlotinib_placebo
7.72	1	erlotinib_placebo
7.76	1	erlotinib_placebo
7.76	1	erlotinib_placebo
7.81	1	erlotinib_placebo
7.93	1	erlotinib_placebo
7.98	1	erlotinib_placebo
8.08	1	erlotinib_placebo
8.17	1	erlotinib_placebo
8.24	1	erlotinib_placebo
8.31	1	erlotinib_placebo
8.31	1	erlotinib_placebo
8.59	1	erlotinib_placebo
8.68	1	erlotinib_placebo
8.68	1	erlotinib_placebo
8.74	1	erlotinib_placebo
8.81	1	erlotinib_placebo
8.89	1	erlotinib_placebo
8.89	1	erlotinib_placebo
8.97	1	erlotinib_placebo
9.07	1	erlotinib_placebo
9.14	1	erlotinib_placebo
9.14	1	erlotinib_placebo
9.41	1	erlotinib_placebo
9.48	1	erlotinib_placebo
9.53	1	erlotinib_placebo
9.62	1	erlotinib_placebo
9.69	1	erlotinib_placebo
9.87	1	erlotinib_placebo
9.87	1	erlotinib_placebo
9.94	1	erlotinib_placebo
9.99	1	erlotinib_placebo
10.1	1	erlotinib_placebo
10.1	1	erlotinib_placebo
10.2	1	erlotinib_placebo
10.4	1	erlotinib_placebo
10.4	1	erlotinib_placebo
10.5	1	erlotinib_placebo
10.5	1	erlotinib_placebo
10.6	1	erlotinib_placebo
10.6	1	erlotinib_placebo
10.8	1	erlotinib_placebo
10.8	1	erlotinib_placebo
10.9	1	erlotinib_placebo
11	1	erlotinib_placebo
11.1	1	erlotinib_placebo
11.3	1	erlotinib_placebo
11.5	1	erlotinib_placebo
11.8	1	erlotinib_placebo
12.4	1	erlotinib_placebo
12.4	1	erlotinib_placebo
12.4	1	erlotinib_placebo
13	1	erlotinib_placebo
13.2	1	erlotinib_placebo
13.3	1	erlotinib_placebo
13.5	1	erlotinib_placebo
13.8	1	erlotinib_placebo
14.2	1	erlotinib_placebo
14.3	1	erlotinib_placebo
14.4	1	erlotinib_placebo
14.5	1	erlotinib_placebo
15.5	1	erlotinib_placebo
15.5	1	erlotinib_placebo
15.8	1	erlotinib_placebo
18.5	1	erlotinib_placebo
0.262	0	erlotinib_placebo
0.383	0	erlotinib_placebo
0.6	0	erlotinib_placebo
0.8505	0	erlotinib_placebo
1.09	0	erlotinib_placebo
1.235	0	erlotinib_placebo
1.505	0	erlotinib_placebo
1.755	0	erlotinib_placebo
1.975	0	erlotinib_placebo
2.175	0	erlotinib_placebo
2.375	0	erlotinib_placebo
2.575	0	erlotinib_placebo
2.82	0	erlotinib_placebo
3.27	0	erlotinib_placebo
3.545	0	erlotinib_placebo
3.825	0	erlotinib_placebo
4.12	0	erlotinib_placebo
4.375	0	erlotinib_placebo
4.66	0	erlotinib_placebo
4.915	0	erlotinib_placebo
5.195	0	erlotinib_placebo
5.48	0	erlotinib_placebo
5.76	0	erlotinib_placebo
6.05	0	erlotinib_placebo
6.15	0	erlotinib_placebo
6.15	0	erlotinib_placebo
6.15	0	erlotinib_placebo
6.15	0	erlotinib_placebo
6.265	0	erlotinib_placebo
6.265	0	erlotinib_placebo
6.34	0	erlotinib_placebo
6.34	0	erlotinib_placebo
6.4	0	erlotinib_placebo
6.455	0	erlotinib_placebo
6.455	0	erlotinib_placebo
6.505	0	erlotinib_placebo
6.55	0	erlotinib_placebo
6.6	0	erlotinib_placebo
6.6	0	erlotinib_placebo
6.66	0	erlotinib_placebo
6.71	0	erlotinib_placebo
6.75	0	erlotinib_placebo
6.79	0	erlotinib_placebo
6.835	0	erlotinib_placebo
6.835	0	erlotinib_placebo
6.89	0	erlotinib_placebo
6.94	0	erlotinib_placebo
6.975	0	erlotinib_placebo
7.03	0	erlotinib_placebo
7.03	0	erlotinib_placebo
7.09	0	erlotinib_placebo
7.135	0	erlotinib_placebo
7.185	0	erlotinib_placebo
7.185	0	erlotinib_placebo
7.245	0	erlotinib_placebo
7.245	0	erlotinib_placebo
7.31	0	erlotinib_placebo
7.38	0	erlotinib_placebo
7.38	0	erlotinib_placebo
7.455	0	erlotinib_placebo
7.455	0	erlotinib_placebo
7.53	0	erlotinib_placebo
7.53	0	erlotinib_placebo
7.595	0	erlotinib_placebo
7.65	0	erlotinib_placebo
7.65	0	erlotinib_placebo
7.7	0	erlotinib_placebo
7.74	0	erlotinib_placebo
7.785	0	erlotinib_placebo
7.845	0	erlotinib_placebo
7.845	0	erlotinib_placebo
7.905	0	erlotinib_placebo
7.905	0	erlotinib_placebo
7.955	0	erlotinib_placebo
8.03	0	erlotinib_placebo
8.03	0	erlotinib_placebo
8.03	0	erlotinib_placebo
8.125	0	erlotinib_placebo
8.125	0	erlotinib_placebo
8.205	0	erlotinib_placebo
8.205	0	erlotinib_placebo
8.275	0	erlotinib_placebo
8.275	0	erlotinib_placebo
8.34	0	erlotinib_placebo
8.43	0	erlotinib_placebo
8.43	0	erlotinib_placebo
8.43	0	erlotinib_placebo
8.54	0	erlotinib_placebo
8.54	0	erlotinib_placebo
8.54	0	erlotinib_placebo
8.635	0	erlotinib_placebo
8.635	0	erlotinib_placebo
8.71	0	erlotinib_placebo
8.71	0	erlotinib_placebo
8.775	0	erlotinib_placebo
8.775	0	erlotinib_placebo
8.85	0	erlotinib_placebo
8.85	0	erlotinib_placebo
8.93	0	erlotinib_placebo
8.93	0	erlotinib_placebo
9.02	0	erlotinib_placebo
9.02	0	erlotinib_placebo
9.105	0	erlotinib_placebo
9.185	0	erlotinib_placebo
9.185	0	erlotinib_placebo
9.26	0	erlotinib_placebo
9.33	0	erlotinib_placebo
9.39	0	erlotinib_placebo
9.445	0	erlotinib_placebo
9.505	0	erlotinib_placebo
9.575	0	erlotinib_placebo
9.575	0	erlotinib_placebo
9.655	0	erlotinib_placebo
9.655	0	erlotinib_placebo
9.725	0	erlotinib_placebo
9.815	0	erlotinib_placebo
9.815	0	erlotinib_placebo
9.905	0	erlotinib_placebo
9.965	0	erlotinib_placebo
10.045	0	erlotinib_placebo
10.045	0	erlotinib_placebo
10.045	0	erlotinib_placebo
10.15	0	erlotinib_placebo
10.25	0	erlotinib_placebo
10.25	0	erlotinib_placebo
10.35	0	erlotinib_placebo
10.35	0	erlotinib_placebo
10.45	0	erlotinib_placebo
10.45	0	erlotinib_placebo
10.55	0	erlotinib_placebo
10.55	0	erlotinib_placebo
10.65	0	erlotinib_placebo
10.65	0	erlotinib_placebo
10.75	0	erlotinib_placebo
10.75	0	erlotinib_placebo
10.85	0	erlotinib_placebo
10.85	0	erlotinib_placebo
10.95	0	erlotinib_placebo
10.95	0	erlotinib_placebo
11.05	0	erlotinib_placebo
11.05	0	erlotinib_placebo
11.15	0	erlotinib_placebo
11.15	0	erlotinib_placebo
11.25	0	erlotinib_placebo
11.25	0	erlotinib_placebo
11.35	0	erlotinib_placebo
11.35	0	erlotinib_placebo
11.45	0	erlotinib_placebo
11.45	0	erlotinib_placebo
11.55	0	erlotinib_placebo
11.55	0	erlotinib_placebo
11.7	0	erlotinib_placebo
11.7	0	erlotinib_placebo
11.7	0	erlotinib_placebo
11.7	0	erlotinib_placebo
11.85	0	erlotinib_placebo
11.85	0	erlotinib_placebo
11.95	0	erlotinib_placebo
12.05	0	erlotinib_placebo
12.15	0	erlotinib_placebo
12.25	0	erlotinib_placebo
12.35	0	erlotinib_placebo
12.35	0	erlotinib_placebo
12.45	0	erlotinib_placebo
12.6	0	erlotinib_placebo
12.6	0	erlotinib_placebo
12.75	0	erlotinib_placebo
12.75	0	erlotinib_placebo
12.85	0	erlotinib_placebo
12.95	0	erlotinib_placebo
13.05	0	erlotinib_placebo
13.15	0	erlotinib_placebo
13.15	0	erlotinib_placebo
13.25	0	erlotinib_placebo
13.35	0	erlotinib_placebo
13.45	0	erlotinib_placebo
13.45	0	erlotinib_placebo
13.55	0	erlotinib_placebo
13.65	0	erlotinib_placebo
13.75	0	erlotinib_placebo
13.85	0	erlotinib_placebo
13.85	0	erlotinib_placebo
13.95	0	erlotinib_placebo
14.05	0	erlotinib_placebo
14.15	0	erlotinib_placebo
14.25	0	erlotinib_placebo
14.25	0	erlotinib_placebo
14.35	0	erlotinib_placebo
14.45	0	erlotinib_placebo
14.55	0	erlotinib_placebo
14.65	0	erlotinib_placebo
14.65	0	erlotinib_placebo
14.75	0	erlotinib_placebo
14.85	0	erlotinib_placebo
14.95	0	erlotinib_placebo
15.2	0	erlotinib_placebo
15.55	0	erlotinib_placebo
15.85	0	erlotinib_placebo
16.15	0	erlotinib_placebo
16.45	0	erlotinib_placebo
16.75	0	erlotinib_placebo
17.05	0	erlotinib_placebo
17.35	0	erlotinib_placebo
17.65	0	erlotinib_placebo
18.55	0	erlotinib_placebo
19.15	0	erlotinib_placebo
19.75	0	erlotinib_placebo
20.35	0	erlotinib_placebo
21.35	0	erlotinib_placebo
21.75	0	erlotinib_placebo
22.15	0	erlotinib_placebo
