## Supplementary data files for "Cancer patient survival can be accurately parameterized, revealing time-dependent therapeutic effects and doubling the precision of small trials": MARQUEE_2B.csv

Time	Event	Arm
0.97	1	erlotinib_tivantinib
0.97	1	erlotinib_tivantinib
1.25	1	erlotinib_tivantinib
1.49	1	erlotinib_tivantinib
1.67	1	erlotinib_tivantinib
1.95	1	erlotinib_tivantinib
2.28	1	erlotinib_tivantinib
2.55	1	erlotinib_tivantinib
2.7	1	erlotinib_tivantinib
2.74	1	erlotinib_tivantinib
2.83	1	erlotinib_tivantinib
2.9	1	erlotinib_tivantinib
2.98	1	erlotinib_tivantinib
3.02	1	erlotinib_tivantinib
3.1	1	erlotinib_tivantinib
3.14	1	erlotinib_tivantinib
3.18	1	erlotinib_tivantinib
3.28	1	erlotinib_tivantinib
3.33	1	erlotinib_tivantinib
3.38	1	erlotinib_tivantinib
3.43	1	erlotinib_tivantinib
3.43	1	erlotinib_tivantinib
3.5	1	erlotinib_tivantinib
3.55	1	erlotinib_tivantinib
3.63	1	erlotinib_tivantinib
3.75	1	erlotinib_tivantinib
3.88	1	erlotinib_tivantinib
3.98	1	erlotinib_tivantinib
4.42	1	erlotinib_tivantinib
4.42	1	erlotinib_tivantinib
4.42	1	erlotinib_tivantinib
4.74	1	erlotinib_tivantinib
4.74	1	erlotinib_tivantinib
4.96	1	erlotinib_tivantinib
4.96	1	erlotinib_tivantinib
5.17	1	erlotinib_tivantinib
5.17	1	erlotinib_tivantinib
5.17	1	erlotinib_tivantinib
5.45	1	erlotinib_tivantinib
5.45	1	erlotinib_tivantinib
5.45	1	erlotinib_tivantinib
5.45	1	erlotinib_tivantinib
5.75	1	erlotinib_tivantinib
5.75	1	erlotinib_tivantinib
5.75	1	erlotinib_tivantinib
5.75	1	erlotinib_tivantinib
5.79	1	erlotinib_tivantinib
5.84	1	erlotinib_tivantinib
5.9	1	erlotinib_tivantinib
6	1	erlotinib_tivantinib
6.12	1	erlotinib_tivantinib
6.16	1	erlotinib_tivantinib
6.24	1	erlotinib_tivantinib
6.29	1	erlotinib_tivantinib
6.33	1	erlotinib_tivantinib
6.35	1	erlotinib_tivantinib
6.38	1	erlotinib_tivantinib
6.39	1	erlotinib_tivantinib
6.45	1	erlotinib_tivantinib
6.45	1	erlotinib_tivantinib
6.49	1	erlotinib_tivantinib
6.51	1	erlotinib_tivantinib
6.53	1	erlotinib_tivantinib
6.59	1	erlotinib_tivantinib
6.63	1	erlotinib_tivantinib
6.69	1	erlotinib_tivantinib
6.73	1	erlotinib_tivantinib
6.81	1	erlotinib_tivantinib
6.83	1	erlotinib_tivantinib
6.9	1	erlotinib_tivantinib
6.9	1	erlotinib_tivantinib
6.92	1	erlotinib_tivantinib
6.95	1	erlotinib_tivantinib
6.99	1	erlotinib_tivantinib
7	1	erlotinib_tivantinib
7.04	1	erlotinib_tivantinib
7.1	1	erlotinib_tivantinib
7.1	1	erlotinib_tivantinib
7.12	1	erlotinib_tivantinib
7.16	1	erlotinib_tivantinib
7.18	1	erlotinib_tivantinib
7.21	1	erlotinib_tivantinib
7.23	1	erlotinib_tivantinib
7.24	1	erlotinib_tivantinib
7.43	1	erlotinib_tivantinib
7.43	1	erlotinib_tivantinib
7.43	1	erlotinib_tivantinib
7.43	1	erlotinib_tivantinib
7.54	1	erlotinib_tivantinib
7.54	1	erlotinib_tivantinib
7.54	1	erlotinib_tivantinib
7.54	1	erlotinib_tivantinib
7.54	1	erlotinib_tivantinib
7.65	1	erlotinib_tivantinib
7.65	1	erlotinib_tivantinib
7.65	1	erlotinib_tivantinib
7.74	1	erlotinib_tivantinib
7.74	1	erlotinib_tivantinib
7.74	1	erlotinib_tivantinib
7.74	1	erlotinib_tivantinib
7.74	1	erlotinib_tivantinib
7.74	1	erlotinib_tivantinib
7.74	1	erlotinib_tivantinib
7.74	1	erlotinib_tivantinib
7.74	1	erlotinib_tivantinib
7.74	1	erlotinib_tivantinib
7.74	1	erlotinib_tivantinib
7.74	1	erlotinib_tivantinib
7.91	1	erlotinib_tivantinib
7.91	1	erlotinib_tivantinib
7.91	1	erlotinib_tivantinib
7.91	1	erlotinib_tivantinib
7.91	1	erlotinib_tivantinib
7.91	1	erlotinib_tivantinib
7.91	1	erlotinib_tivantinib
7.91	1	erlotinib_tivantinib
7.91	1	erlotinib_tivantinib
7.91	1	erlotinib_tivantinib
7.91	1	erlotinib_tivantinib
7.91	1	erlotinib_tivantinib
7.91	1	erlotinib_tivantinib
7.97	1	erlotinib_tivantinib
7.97	1	erlotinib_tivantinib
8.14	1	erlotinib_tivantinib
8.14	1	erlotinib_tivantinib
8.14	1	erlotinib_tivantinib
8.14	1	erlotinib_tivantinib
8.14	1	erlotinib_tivantinib
8.14	1	erlotinib_tivantinib
8.14	1	erlotinib_tivantinib
8.14	1	erlotinib_tivantinib
8.14	1	erlotinib_tivantinib
8.14	1	erlotinib_tivantinib
8.14	1	erlotinib_tivantinib
8.14	1	erlotinib_tivantinib
8.14	1	erlotinib_tivantinib
8.14	1	erlotinib_tivantinib
8.14	1	erlotinib_tivantinib
8.14	1	erlotinib_tivantinib
8.14	1	erlotinib_tivantinib
8.14	1	erlotinib_tivantinib
8.17	1	erlotinib_tivantinib
8.17	1	erlotinib_tivantinib
8.21	1	erlotinib_tivantinib
8.21	1	erlotinib_tivantinib
8.21	1	erlotinib_tivantinib
8.21	1	erlotinib_tivantinib
8.21	1	erlotinib_tivantinib
8.21	1	erlotinib_tivantinib
8.24	1	erlotinib_tivantinib
8.24	1	erlotinib_tivantinib
8.25	1	erlotinib_tivantinib
8.26	1	erlotinib_tivantinib
8.27	1	erlotinib_tivantinib
8.27	1	erlotinib_tivantinib
8.28	1	erlotinib_tivantinib
8.28	1	erlotinib_tivantinib
8.28	1	erlotinib_tivantinib
8.28	1	erlotinib_tivantinib
8.28	1	erlotinib_tivantinib
8.28	1	erlotinib_tivantinib
8.28	1	erlotinib_tivantinib
8.28	1	erlotinib_tivantinib
8.28	1	erlotinib_tivantinib
8.3	1	erlotinib_tivantinib
8.3	1	erlotinib_tivantinib
8.3	1	erlotinib_tivantinib
8.3	1	erlotinib_tivantinib
8.3	1	erlotinib_tivantinib
8.3	1	erlotinib_tivantinib
8.3	1	erlotinib_tivantinib
8.3	1	erlotinib_tivantinib
8.3	1	erlotinib_tivantinib
8.3	1	erlotinib_tivantinib
8.3	1	erlotinib_tivantinib
8.3	1	erlotinib_tivantinib
8.3	1	erlotinib_tivantinib
8.3	1	erlotinib_tivantinib
8.3	1	erlotinib_tivantinib
8.3	1	erlotinib_tivantinib
8.51	1	erlotinib_tivantinib
8.51	1	erlotinib_tivantinib
8.51	1	erlotinib_tivantinib
8.51	1	erlotinib_tivantinib
8.62	1	erlotinib_tivantinib
8.62	1	erlotinib_tivantinib
8.62	1	erlotinib_tivantinib
8.62	1	erlotinib_tivantinib
8.62	1	erlotinib_tivantinib
8.62	1	erlotinib_tivantinib
8.62	1	erlotinib_tivantinib
8.62	1	erlotinib_tivantinib
8.84	1	erlotinib_tivantinib
8.84	1	erlotinib_tivantinib
8.84	1	erlotinib_tivantinib
8.84	1	erlotinib_tivantinib
8.84	1	erlotinib_tivantinib
8.84	1	erlotinib_tivantinib
8.84	1	erlotinib_tivantinib
8.84	1	erlotinib_tivantinib
8.84	1	erlotinib_tivantinib
8.84	1	erlotinib_tivantinib
8.84	1	erlotinib_tivantinib
9.16	1	erlotinib_tivantinib
9.16	1	erlotinib_tivantinib
9.16	1	erlotinib_tivantinib
9.16	1	erlotinib_tivantinib
9.16	1	erlotinib_tivantinib
9.59	1	erlotinib_tivantinib
9.59	1	erlotinib_tivantinib
9.59	1	erlotinib_tivantinib
9.91	1	erlotinib_tivantinib
9.91	1	erlotinib_tivantinib
9.91	1	erlotinib_tivantinib
10.5	1	erlotinib_tivantinib
10.5	1	erlotinib_tivantinib
11	1	erlotinib_tivantinib
11.4	1	erlotinib_tivantinib
12.1	1	erlotinib_tivantinib
12.1	1	erlotinib_tivantinib
12.7	1	erlotinib_tivantinib
13.8	1	erlotinib_tivantinib
13.8	1	erlotinib_tivantinib
14.2	1	erlotinib_tivantinib
14.7	1	erlotinib_tivantinib
14.9	1	erlotinib_tivantinib
14.9	1	erlotinib_tivantinib
15.2	1	erlotinib_tivantinib
15.2	1	erlotinib_tivantinib
15.3	1	erlotinib_tivantinib
15.3	1	erlotinib_tivantinib
15.4	1	erlotinib_tivantinib
15.4	1	erlotinib_tivantinib
15.6	1	erlotinib_tivantinib
15.7	1	erlotinib_tivantinib
15.7	1	erlotinib_tivantinib
15.9	1	erlotinib_tivantinib
15.9	1	erlotinib_tivantinib
15.9	1	erlotinib_tivantinib
15.9	1	erlotinib_tivantinib
16.1	1	erlotinib_tivantinib
16.1	1	erlotinib_tivantinib
16.1	1	erlotinib_tivantinib
16.1	1	erlotinib_tivantinib
16.2	1	erlotinib_tivantinib
16.2	1	erlotinib_tivantinib
16.2	1	erlotinib_tivantinib
16.3	1	erlotinib_tivantinib
16.3	1	erlotinib_tivantinib
16.3	1	erlotinib_tivantinib
16.4	1	erlotinib_tivantinib
16.4	1	erlotinib_tivantinib
16.4	1	erlotinib_tivantinib
16.4	1	erlotinib_tivantinib
16.5	1	erlotinib_tivantinib
16.5	1	erlotinib_tivantinib
16.5	1	erlotinib_tivantinib
16.5	1	erlotinib_tivantinib
16.7	1	erlotinib_tivantinib
16.7	1	erlotinib_tivantinib
16.7	1	erlotinib_tivantinib
16.7	1	erlotinib_tivantinib
16.7	1	erlotinib_tivantinib
16.8	1	erlotinib_tivantinib
16.8	1	erlotinib_tivantinib
16.8	1	erlotinib_tivantinib
16.8	1	erlotinib_tivantinib
16.9	1	erlotinib_tivantinib
16.9	1	erlotinib_tivantinib
16.9	1	erlotinib_tivantinib
16.9	1	erlotinib_tivantinib
16.9	1	erlotinib_tivantinib
17	1	erlotinib_tivantinib
17	1	erlotinib_tivantinib
17	1	erlotinib_tivantinib
17	1	erlotinib_tivantinib
17	1	erlotinib_tivantinib
17	1	erlotinib_tivantinib
17	1	erlotinib_tivantinib
18.1	1	erlotinib_tivantinib
18.1	1	erlotinib_tivantinib
18.3	1	erlotinib_tivantinib
18.6	1	erlotinib_tivantinib
18.7	1	erlotinib_tivantinib
18.7	1	erlotinib_tivantinib
18.9	1	erlotinib_tivantinib
19	1	erlotinib_tivantinib
19	1	erlotinib_tivantinib
19	1	erlotinib_tivantinib
19.2	1	erlotinib_tivantinib
19.2	1	erlotinib_tivantinib
20.8	1	erlotinib_tivantinib
21.2	1	erlotinib_tivantinib
21.2	1	erlotinib_tivantinib
21.2	1	erlotinib_tivantinib
21.8	1	erlotinib_tivantinib
21.8	1	erlotinib_tivantinib
21.8	1	erlotinib_tivantinib
23.6	1	erlotinib_tivantinib
23.8	1	erlotinib_tivantinib
23.8	1	erlotinib_tivantinib
23.9	1	erlotinib_tivantinib
23.9	1	erlotinib_tivantinib
24.1	1	erlotinib_tivantinib
24.1	1	erlotinib_tivantinib
24.4	1	erlotinib_tivantinib
24.4	1	erlotinib_tivantinib
24.4	1	erlotinib_tivantinib
24.5	1	erlotinib_tivantinib
24.5	1	erlotinib_tivantinib
24.5	1	erlotinib_tivantinib
24.5	1	erlotinib_tivantinib
24.6	1	erlotinib_tivantinib
24.6	1	erlotinib_tivantinib
24.7	1	erlotinib_tivantinib
24.7	1	erlotinib_tivantinib
24.7	1	erlotinib_tivantinib
24.8	1	erlotinib_tivantinib
24.8	1	erlotinib_tivantinib
25	1	erlotinib_tivantinib
25	1	erlotinib_tivantinib
25.1	1	erlotinib_tivantinib
25.1	1	erlotinib_tivantinib
25.8	1	erlotinib_tivantinib
25.8	1	erlotinib_tivantinib
26.1	1	erlotinib_tivantinib
26.5	1	erlotinib_tivantinib
26.5	1	erlotinib_tivantinib
29.1	1	erlotinib_tivantinib
29.7	1	erlotinib_tivantinib
30.2	1	erlotinib_tivantinib
30.5	1	erlotinib_tivantinib
30.5	1	erlotinib_tivantinib
30.8	1	erlotinib_tivantinib
31.1	1	erlotinib_tivantinib
31.5	1	erlotinib_tivantinib
31.7	1	erlotinib_tivantinib
32.1	1	erlotinib_tivantinib
32.2	1	erlotinib_tivantinib
32.2	1	erlotinib_tivantinib
32.2	1	erlotinib_tivantinib
32.4	1	erlotinib_tivantinib
32.4	1	erlotinib_tivantinib
32.5	1	erlotinib_tivantinib
32.5	1	erlotinib_tivantinib
32.6	1	erlotinib_tivantinib
32.6	1	erlotinib_tivantinib
32.9	1	erlotinib_tivantinib
32.9	1	erlotinib_tivantinib
32.9	1	erlotinib_tivantinib
33.1	1	erlotinib_tivantinib
33.1	1	erlotinib_tivantinib
33.3	1	erlotinib_tivantinib
33.5	1	erlotinib_tivantinib
33.9	1	erlotinib_tivantinib
34.5	1	erlotinib_tivantinib
39	1	erlotinib_tivantinib
39	1	erlotinib_tivantinib
39.9	1	erlotinib_tivantinib
40.7	1	erlotinib_tivantinib
40.9	1	erlotinib_tivantinib
41.1	1	erlotinib_tivantinib
41.1	1	erlotinib_tivantinib
41.1	1	erlotinib_tivantinib
41.3	1	erlotinib_tivantinib
43.5	1	erlotinib_tivantinib
48.1	1	erlotinib_tivantinib
48.5	1	erlotinib_tivantinib
48.5	1	erlotinib_tivantinib
48.5	1	erlotinib_tivantinib
48.5	1	erlotinib_tivantinib
49.7	1	erlotinib_tivantinib
51.2	1	erlotinib_tivantinib
56.8	1	erlotinib_tivantinib
56.9	1	erlotinib_tivantinib
57.2	1	erlotinib_tivantinib
57.2	1	erlotinib_tivantinib
57.3	1	erlotinib_tivantinib
61.1	1	erlotinib_tivantinib
61.2	1	erlotinib_tivantinib
65.3	1	erlotinib_tivantinib
0.1075	0	erlotinib_tivantinib
0.323	0	erlotinib_tivantinib
0.5925	0	erlotinib_tivantinib
0.5925	0	erlotinib_tivantinib
0.862	0	erlotinib_tivantinib
1.095	0	erlotinib_tivantinib
1.305	0	erlotinib_tivantinib
1.46	0	erlotinib_tivantinib
1.58	0	erlotinib_tivantinib
1.78	0	erlotinib_tivantinib
2.01	0	erlotinib_tivantinib
2.14	0	erlotinib_tivantinib
2.335	0	erlotinib_tivantinib
2.46	0	erlotinib_tivantinib
2.72	0	erlotinib_tivantinib
2.865	0	erlotinib_tivantinib
3.06	0	erlotinib_tivantinib
3.245	0	erlotinib_tivantinib
3.45	0	erlotinib_tivantinib
3.61	0	erlotinib_tivantinib
3.795	0	erlotinib_tivantinib
3.975	0	erlotinib_tivantinib
4.23	0	erlotinib_tivantinib
4.23	0	erlotinib_tivantinib
4.58	0	erlotinib_tivantinib
4.58	0	erlotinib_tivantinib
4.85	0	erlotinib_tivantinib
5.065	0	erlotinib_tivantinib
5.31	0	erlotinib_tivantinib
5.31	0	erlotinib_tivantinib
5.645	0	erlotinib_tivantinib
5.77	0	erlotinib_tivantinib
5.975	0	erlotinib_tivantinib
6.14	0	erlotinib_tivantinib
6.31	0	erlotinib_tivantinib
6.5	0	erlotinib_tivantinib
6.66	0	erlotinib_tivantinib
6.875	0	erlotinib_tivantinib
7.05	0	erlotinib_tivantinib
7.22	0	erlotinib_tivantinib
7.335	0	erlotinib_tivantinib
7.595	0	erlotinib_tivantinib
7.815	0	erlotinib_tivantinib
7.94	0	erlotinib_tivantinib
8.055	0	erlotinib_tivantinib
8.405	0	erlotinib_tivantinib
8.405	0	erlotinib_tivantinib
8.73	0	erlotinib_tivantinib
9	0	erlotinib_tivantinib
9	0	erlotinib_tivantinib
9.375	0	erlotinib_tivantinib
9.375	0	erlotinib_tivantinib
9.375	0	erlotinib_tivantinib
9.75	0	erlotinib_tivantinib
10.205	0	erlotinib_tivantinib
10.205	0	erlotinib_tivantinib
10.205	0	erlotinib_tivantinib
10.205	0	erlotinib_tivantinib
10.75	0	erlotinib_tivantinib
10.75	0	erlotinib_tivantinib
11.2	0	erlotinib_tivantinib
11.2	0	erlotinib_tivantinib
11.2	0	erlotinib_tivantinib
11.75	0	erlotinib_tivantinib
11.75	0	erlotinib_tivantinib
11.75	0	erlotinib_tivantinib
12.4	0	erlotinib_tivantinib
12.4	0	erlotinib_tivantinib
13.05	0	erlotinib_tivantinib
13.05	0	erlotinib_tivantinib
13.05	0	erlotinib_tivantinib
13.6	0	erlotinib_tivantinib
13.6	0	erlotinib_tivantinib
14	0	erlotinib_tivantinib
14.45	0	erlotinib_tivantinib
14.45	0	erlotinib_tivantinib
14.45	0	erlotinib_tivantinib
15.05	0	erlotinib_tivantinib
15.05	0	erlotinib_tivantinib
15.35	0	erlotinib_tivantinib
15.65	0	erlotinib_tivantinib
15.8	0	erlotinib_tivantinib
16.85	0	erlotinib_tivantinib
17.7	0	erlotinib_tivantinib
18.2	0	erlotinib_tivantinib
19.1	0	erlotinib_tivantinib
19.65	0	erlotinib_tivantinib
20.6	0	erlotinib_tivantinib
21	0	erlotinib_tivantinib
22.05	0	erlotinib_tivantinib
22.5	0	erlotinib_tivantinib
23.45	0	erlotinib_tivantinib
24.45	0	erlotinib_tivantinib
24.9	0	erlotinib_tivantinib
25.45	0	erlotinib_tivantinib
25.45	0	erlotinib_tivantinib
25.95	0	erlotinib_tivantinib
26.3	0	erlotinib_tivantinib
26.7	0	erlotinib_tivantinib
27.15	0	erlotinib_tivantinib
27.5	0	erlotinib_tivantinib
27.85	0	erlotinib_tivantinib
28.25	0	erlotinib_tivantinib
28.75	0	erlotinib_tivantinib
28.75	0	erlotinib_tivantinib
29.4	0	erlotinib_tivantinib
29.95	0	erlotinib_tivantinib
29.95	0	erlotinib_tivantinib
30.65	0	erlotinib_tivantinib
30.95	0	erlotinib_tivantinib
31.3	0	erlotinib_tivantinib
31.9	0	erlotinib_tivantinib
33.2	0	erlotinib_tivantinib
34.2	0	erlotinib_tivantinib
35.15	0	erlotinib_tivantinib
36.15	0	erlotinib_tivantinib
37.25	0	erlotinib_tivantinib
38.55	0	erlotinib_tivantinib
39.25	0	erlotinib_tivantinib
41	0	erlotinib_tivantinib
41.9	0	erlotinib_tivantinib
42.65	0	erlotinib_tivantinib
43.3	0	erlotinib_tivantinib
44.15	0	erlotinib_tivantinib
44.95	0	erlotinib_tivantinib
45.65	0	erlotinib_tivantinib
46.45	0	erlotinib_tivantinib
47.25	0	erlotinib_tivantinib
48.65	0	erlotinib_tivantinib
49.35	0	erlotinib_tivantinib
50.4	0	erlotinib_tivantinib
50.9	0	erlotinib_tivantinib
52	0	erlotinib_tivantinib
52.75	0	erlotinib_tivantinib
53.55	0	erlotinib_tivantinib
54.35	0	erlotinib_tivantinib
55.15	0	erlotinib_tivantinib
57.55	0	erlotinib_tivantinib
59.15	0	erlotinib_tivantinib
60.75	0	erlotinib_tivantinib
62.35	0	erlotinib_tivantinib
65.95	0	erlotinib_tivantinib
67.95	0	erlotinib_tivantinib
69.95	0	erlotinib_tivantinib
75.95	0	erlotinib_tivantinib
1.08	1	erlotinib_placebo
1.08	1	erlotinib_placebo
1.08	1	erlotinib_placebo
1.51	1	erlotinib_placebo
1.72	1	erlotinib_placebo
2.05	1	erlotinib_placebo
2.05	1	erlotinib_placebo
2.05	1	erlotinib_placebo
2.48	1	erlotinib_placebo
2.69	1	erlotinib_placebo
2.69	1	erlotinib_placebo
2.69	1	erlotinib_placebo
3.02	1	erlotinib_placebo
3.02	1	erlotinib_placebo
3.02	1	erlotinib_placebo
3.02	1	erlotinib_placebo
3.45	1	erlotinib_placebo
3.45	1	erlotinib_placebo
3.45	1	erlotinib_placebo
3.45	1	erlotinib_placebo
3.45	1	erlotinib_placebo
3.45	1	erlotinib_placebo
3.88	1	erlotinib_placebo
3.88	1	erlotinib_placebo
3.88	1	erlotinib_placebo
3.88	1	erlotinib_placebo
3.88	1	erlotinib_placebo
3.88	1	erlotinib_placebo
4.2	1	erlotinib_placebo
4.2	1	erlotinib_placebo
4.2	1	erlotinib_placebo
4.2	1	erlotinib_placebo
4.2	1	erlotinib_placebo
4.31	1	erlotinib_placebo
4.31	1	erlotinib_placebo
4.63	1	erlotinib_placebo
4.63	1	erlotinib_placebo
4.63	1	erlotinib_placebo
4.63	1	erlotinib_placebo
4.63	1	erlotinib_placebo
4.63	1	erlotinib_placebo
4.85	1	erlotinib_placebo
4.85	1	erlotinib_placebo
4.85	1	erlotinib_placebo
4.85	1	erlotinib_placebo
5.17	1	erlotinib_placebo
5.17	1	erlotinib_placebo
5.17	1	erlotinib_placebo
5.6	1	erlotinib_placebo
5.6	1	erlotinib_placebo
5.6	1	erlotinib_placebo
5.6	1	erlotinib_placebo
5.6	1	erlotinib_placebo
5.93	1	erlotinib_placebo
5.93	1	erlotinib_placebo
5.93	1	erlotinib_placebo
5.93	1	erlotinib_placebo
5.93	1	erlotinib_placebo
6.03	1	erlotinib_placebo
6.03	1	erlotinib_placebo
6.03	1	erlotinib_placebo
6.03	1	erlotinib_placebo
6.03	1	erlotinib_placebo
6.14	1	erlotinib_placebo
6.14	1	erlotinib_placebo
6.14	1	erlotinib_placebo
6.57	1	erlotinib_placebo
6.57	1	erlotinib_placebo
6.57	1	erlotinib_placebo
6.57	1	erlotinib_placebo
6.57	1	erlotinib_placebo
6.68	1	erlotinib_placebo
6.68	1	erlotinib_placebo
6.68	1	erlotinib_placebo
6.68	1	erlotinib_placebo
6.68	1	erlotinib_placebo
6.9	1	erlotinib_placebo
6.9	1	erlotinib_placebo
6.9	1	erlotinib_placebo
6.9	1	erlotinib_placebo
6.9	1	erlotinib_placebo
6.9	1	erlotinib_placebo
7.11	1	erlotinib_placebo
7.11	1	erlotinib_placebo
7.11	1	erlotinib_placebo
7.11	1	erlotinib_placebo
7.22	1	erlotinib_placebo
7.22	1	erlotinib_placebo
7.22	1	erlotinib_placebo
7.22	1	erlotinib_placebo
7.33	1	erlotinib_placebo
7.33	1	erlotinib_placebo
7.33	1	erlotinib_placebo
7.33	1	erlotinib_placebo
7.33	1	erlotinib_placebo
7.33	1	erlotinib_placebo
7.33	1	erlotinib_placebo
7.33	1	erlotinib_placebo
7.33	1	erlotinib_placebo
7.33	1	erlotinib_placebo
7.33	1	erlotinib_placebo
7.33	1	erlotinib_placebo
7.33	1	erlotinib_placebo
7.33	1	erlotinib_placebo
7.33	1	erlotinib_placebo
7.43	1	erlotinib_placebo
7.43	1	erlotinib_placebo
7.43	1	erlotinib_placebo
7.54	1	erlotinib_placebo
7.54	1	erlotinib_placebo
7.65	1	erlotinib_placebo
7.65	1	erlotinib_placebo
7.65	1	erlotinib_placebo
7.65	1	erlotinib_placebo
7.65	1	erlotinib_placebo
7.65	1	erlotinib_placebo
7.65	1	erlotinib_placebo
7.76	1	erlotinib_placebo
7.76	1	erlotinib_placebo
7.76	1	erlotinib_placebo
7.76	1	erlotinib_placebo
7.76	1	erlotinib_placebo
7.87	1	erlotinib_placebo
7.87	1	erlotinib_placebo
7.87	1	erlotinib_placebo
7.87	1	erlotinib_placebo
7.87	1	erlotinib_placebo
7.87	1	erlotinib_placebo
7.87	1	erlotinib_placebo
7.87	1	erlotinib_placebo
7.87	1	erlotinib_placebo
7.87	1	erlotinib_placebo
7.87	1	erlotinib_placebo
7.87	1	erlotinib_placebo
7.87	1	erlotinib_placebo
7.87	1	erlotinib_placebo
7.87	1	erlotinib_placebo
7.87	1	erlotinib_placebo
7.87	1	erlotinib_placebo
7.87	1	erlotinib_placebo
7.87	1	erlotinib_placebo
7.87	1	erlotinib_placebo
7.87	1	erlotinib_placebo
7.87	1	erlotinib_placebo
7.87	1	erlotinib_placebo
7.87	1	erlotinib_placebo
7.87	1	erlotinib_placebo
7.87	1	erlotinib_placebo
7.87	1	erlotinib_placebo
7.87	1	erlotinib_placebo
7.87	1	erlotinib_placebo
7.87	1	erlotinib_placebo
7.87	1	erlotinib_placebo
7.87	1	erlotinib_placebo
7.97	1	erlotinib_placebo
7.97	1	erlotinib_placebo
7.97	1	erlotinib_placebo
7.97	1	erlotinib_placebo
7.97	1	erlotinib_placebo
7.97	1	erlotinib_placebo
7.97	1	erlotinib_placebo
8.02	1	erlotinib_placebo
8.02	1	erlotinib_placebo
8.02	1	erlotinib_placebo
8.02	1	erlotinib_placebo
8.02	1	erlotinib_placebo
8.02	1	erlotinib_placebo
8.02	1	erlotinib_placebo
8.02	1	erlotinib_placebo
8.02	1	erlotinib_placebo
8.02	1	erlotinib_placebo
8.02	1	erlotinib_placebo
8.02	1	erlotinib_placebo
8.02	1	erlotinib_placebo
8.02	1	erlotinib_placebo
8.02	1	erlotinib_placebo
8.02	1	erlotinib_placebo
8.02	1	erlotinib_placebo
8.02	1	erlotinib_placebo
8.02	1	erlotinib_placebo
8.02	1	erlotinib_placebo
8.02	1	erlotinib_placebo
8.02	1	erlotinib_placebo
8.02	1	erlotinib_placebo
8.02	1	erlotinib_placebo
8.02	1	erlotinib_placebo
8.02	1	erlotinib_placebo
8.02	1	erlotinib_placebo
8.02	1	erlotinib_placebo
8.02	1	erlotinib_placebo
8.02	1	erlotinib_placebo
8.02	1	erlotinib_placebo
8.02	1	erlotinib_placebo
8.02	1	erlotinib_placebo
8.02	1	erlotinib_placebo
8.02	1	erlotinib_placebo
8.02	1	erlotinib_placebo
8.02	1	erlotinib_placebo
8.02	1	erlotinib_placebo
8.02	1	erlotinib_placebo
8.02	1	erlotinib_placebo
8.02	1	erlotinib_placebo
8.17	1	erlotinib_placebo
8.17	1	erlotinib_placebo
8.17	1	erlotinib_placebo
8.17	1	erlotinib_placebo
8.17	1	erlotinib_placebo
8.17	1	erlotinib_placebo
8.17	1	erlotinib_placebo
8.17	1	erlotinib_placebo
8.17	1	erlotinib_placebo
8.19	1	erlotinib_placebo
8.19	1	erlotinib_placebo
8.19	1	erlotinib_placebo
8.19	1	erlotinib_placebo
8.19	1	erlotinib_placebo
8.21	1	erlotinib_placebo
8.23	1	erlotinib_placebo
8.24	1	erlotinib_placebo
8.24	1	erlotinib_placebo
8.24	1	erlotinib_placebo
8.24	1	erlotinib_placebo
8.24	1	erlotinib_placebo
8.24	1	erlotinib_placebo
8.25	1	erlotinib_placebo
8.25	1	erlotinib_placebo
8.25	1	erlotinib_placebo
8.25	1	erlotinib_placebo
8.25	1	erlotinib_placebo
8.25	1	erlotinib_placebo
8.25	1	erlotinib_placebo
8.26	1	erlotinib_placebo
8.27	1	erlotinib_placebo
8.27	1	erlotinib_placebo
8.3	1	erlotinib_placebo
8.31	1	erlotinib_placebo
8.36	1	erlotinib_placebo
8.37	1	erlotinib_placebo
8.38	1	erlotinib_placebo
8.39	1	erlotinib_placebo
8.39	1	erlotinib_placebo
8.39	1	erlotinib_placebo
8.51	1	erlotinib_placebo
8.51	1	erlotinib_placebo
8.51	1	erlotinib_placebo
8.51	1	erlotinib_placebo
8.51	1	erlotinib_placebo
8.51	1	erlotinib_placebo
8.51	1	erlotinib_placebo
8.51	1	erlotinib_placebo
8.51	1	erlotinib_placebo
8.62	1	erlotinib_placebo
8.62	1	erlotinib_placebo
8.62	1	erlotinib_placebo
8.62	1	erlotinib_placebo
8.62	1	erlotinib_placebo
8.73	1	erlotinib_placebo
8.73	1	erlotinib_placebo
8.73	1	erlotinib_placebo
8.73	1	erlotinib_placebo
8.73	1	erlotinib_placebo
8.73	1	erlotinib_placebo
8.73	1	erlotinib_placebo
8.88	1	erlotinib_placebo
8.88	1	erlotinib_placebo
8.88	1	erlotinib_placebo
8.88	1	erlotinib_placebo
8.88	1	erlotinib_placebo
8.88	1	erlotinib_placebo
8.88	1	erlotinib_placebo
8.89	1	erlotinib_placebo
8.89	1	erlotinib_placebo
8.9	1	erlotinib_placebo
8.91	1	erlotinib_placebo
8.91	1	erlotinib_placebo
8.93	1	erlotinib_placebo
8.95	1	erlotinib_placebo
8.98	1	erlotinib_placebo
9.02	1	erlotinib_placebo
9.05	1	erlotinib_placebo
9.11	1	erlotinib_placebo
9.17	1	erlotinib_placebo
9.21	1	erlotinib_placebo
9.33	1	erlotinib_placebo
9.43	1	erlotinib_placebo
9.54	1	erlotinib_placebo
9.66	1	erlotinib_placebo
9.77	1	erlotinib_placebo
9.87	1	erlotinib_placebo
10	1	erlotinib_placebo
10.2	1	erlotinib_placebo
10.5	1	erlotinib_placebo
10.8	1	erlotinib_placebo
11.3	1	erlotinib_placebo
11.8	1	erlotinib_placebo
12.4	1	erlotinib_placebo
12.9	1	erlotinib_placebo
13.3	1	erlotinib_placebo
13.5	1	erlotinib_placebo
14.2	1	erlotinib_placebo
14.8	1	erlotinib_placebo
15.2	1	erlotinib_placebo
15.4	1	erlotinib_placebo
15.4	1	erlotinib_placebo
15.4	1	erlotinib_placebo
15.5	1	erlotinib_placebo
15.5	1	erlotinib_placebo
15.5	1	erlotinib_placebo
15.6	1	erlotinib_placebo
15.6	1	erlotinib_placebo
15.7	1	erlotinib_placebo
15.7	1	erlotinib_placebo
16	1	erlotinib_placebo
16	1	erlotinib_placebo
16	1	erlotinib_placebo
16	1	erlotinib_placebo
16	1	erlotinib_placebo
16	1	erlotinib_placebo
16	1	erlotinib_placebo
16	1	erlotinib_placebo
16.3	1	erlotinib_placebo
16.3	1	erlotinib_placebo
16.3	1	erlotinib_placebo
16.3	1	erlotinib_placebo
16.3	1	erlotinib_placebo
16.4	1	erlotinib_placebo
16.4	1	erlotinib_placebo
16.4	1	erlotinib_placebo
16.4	1	erlotinib_placebo
16.4	1	erlotinib_placebo
16.4	1	erlotinib_placebo
16.4	1	erlotinib_placebo
16.4	1	erlotinib_placebo
16.4	1	erlotinib_placebo
16.4	1	erlotinib_placebo
16.5	1	erlotinib_placebo
16.5	1	erlotinib_placebo
16.5	1	erlotinib_placebo
16.5	1	erlotinib_placebo
16.5	1	erlotinib_placebo
16.5	1	erlotinib_placebo
16.5	1	erlotinib_placebo
16.6	1	erlotinib_placebo
16.6	1	erlotinib_placebo
16.6	1	erlotinib_placebo
16.6	1	erlotinib_placebo
16.7	1	erlotinib_placebo
16.7	1	erlotinib_placebo
16.9	1	erlotinib_placebo
17.1	1	erlotinib_placebo
17.2	1	erlotinib_placebo
17.3	1	erlotinib_placebo
17.4	1	erlotinib_placebo
17.5	1	erlotinib_placebo
17.6	1	erlotinib_placebo
17.8	1	erlotinib_placebo
18.3	1	erlotinib_placebo
18.8	1	erlotinib_placebo
19.3	1	erlotinib_placebo
19.6	1	erlotinib_placebo
20	1	erlotinib_placebo
20.2	1	erlotinib_placebo
20.6	1	erlotinib_placebo
22.1	1	erlotinib_placebo
22.9	1	erlotinib_placebo
23.6	1	erlotinib_placebo
23.6	1	erlotinib_placebo
23.7	1	erlotinib_placebo
23.7	1	erlotinib_placebo
23.9	1	erlotinib_placebo
23.9	1	erlotinib_placebo
24.1	1	erlotinib_placebo
24.1	1	erlotinib_placebo
24.4	1	erlotinib_placebo
24.4	1	erlotinib_placebo
24.4	1	erlotinib_placebo
24.7	1	erlotinib_placebo
24.7	1	erlotinib_placebo
24.7	1	erlotinib_placebo
24.7	1	erlotinib_placebo
24.8	1	erlotinib_placebo
24.8	1	erlotinib_placebo
25	1	erlotinib_placebo
25	1	erlotinib_placebo
25	1	erlotinib_placebo
25	1	erlotinib_placebo
25	1	erlotinib_placebo
25	1	erlotinib_placebo
25.4	1	erlotinib_placebo
26.8	1	erlotinib_placebo
29.3	1	erlotinib_placebo
30.8	1	erlotinib_placebo
30.8	1	erlotinib_placebo
31.7	1	erlotinib_placebo
32.1	1	erlotinib_placebo
32.1	1	erlotinib_placebo
32.4	1	erlotinib_placebo
32.6	1	erlotinib_placebo
32.6	1	erlotinib_placebo
32.6	1	erlotinib_placebo
33	1	erlotinib_placebo
33	1	erlotinib_placebo
33.2	1	erlotinib_placebo
35.3	1	erlotinib_placebo
38.9	1	erlotinib_placebo
40.2	1	erlotinib_placebo
41	1	erlotinib_placebo
41.2	1	erlotinib_placebo
43.9	1	erlotinib_placebo
45.2	1	erlotinib_placebo
56.6	1	erlotinib_placebo
56.6	1	erlotinib_placebo
57.5	1	erlotinib_placebo
62.7	1	erlotinib_placebo
62.7	1	erlotinib_placebo
64.2	1	erlotinib_placebo
72.4	1	erlotinib_placebo
79.7	1	erlotinib_placebo
0.377	0	erlotinib_placebo
0.377	0	erlotinib_placebo
0.377	0	erlotinib_placebo
0.917	0	erlotinib_placebo
1.295	0	erlotinib_placebo
1.295	0	erlotinib_placebo
1.615	0	erlotinib_placebo
1.885	0	erlotinib_placebo
2.265	0	erlotinib_placebo
2.265	0	erlotinib_placebo
2.855	0	erlotinib_placebo
2.855	0	erlotinib_placebo
3.235	0	erlotinib_placebo
3.235	0	erlotinib_placebo
3.665	0	erlotinib_placebo
4.04	0	erlotinib_placebo
4.04	0	erlotinib_placebo
4.47	0	erlotinib_placebo
4.74	0	erlotinib_placebo
5.01	0	erlotinib_placebo
5.01	0	erlotinib_placebo
5.385	0	erlotinib_placebo
5.765	0	erlotinib_placebo
5.765	0	erlotinib_placebo
6.085	0	erlotinib_placebo
6.355	0	erlotinib_placebo
6.625	0	erlotinib_placebo
6.79	0	erlotinib_placebo
7.005	0	erlotinib_placebo
7.38	0	erlotinib_placebo
7.595	0	erlotinib_placebo
7.815	0	erlotinib_placebo
8.095	0	erlotinib_placebo
8.335	0	erlotinib_placebo
8.565	0	erlotinib_placebo
8.805	0	erlotinib_placebo
9.08	0	erlotinib_placebo
9.3	0	erlotinib_placebo
9.575	0	erlotinib_placebo
9.82	0	erlotinib_placebo
10.05	0	erlotinib_placebo
10.25	0	erlotinib_placebo
10.6	0	erlotinib_placebo
10.75	0	erlotinib_placebo
11.15	0	erlotinib_placebo
11.15	0	erlotinib_placebo
11.55	0	erlotinib_placebo
11.7	0	erlotinib_placebo
12.2	0	erlotinib_placebo
12.35	0	erlotinib_placebo
12.5	0	erlotinib_placebo
12.75	0	erlotinib_placebo
12.95	0	erlotinib_placebo
13.1	0	erlotinib_placebo
13.4	0	erlotinib_placebo
13.55	0	erlotinib_placebo
13.9	0	erlotinib_placebo
13.9	0	erlotinib_placebo
13.9	0	erlotinib_placebo
14.5	0	erlotinib_placebo
14.5	0	erlotinib_placebo
14.5	0	erlotinib_placebo
15	0	erlotinib_placebo
15	0	erlotinib_placebo
15.3	0	erlotinib_placebo
15.45	0	erlotinib_placebo
15.65	0	erlotinib_placebo
15.85	0	erlotinib_placebo
18.65	0	erlotinib_placebo
21.35	0	erlotinib_placebo
24.9	0	erlotinib_placebo
25.6	0	erlotinib_placebo
26.45	0	erlotinib_placebo
27.05	0	erlotinib_placebo
27.75	0	erlotinib_placebo
28.45	0	erlotinib_placebo
29.1	0	erlotinib_placebo
29.95	0	erlotinib_placebo
30.45	0	erlotinib_placebo
31.45	0	erlotinib_placebo
33.4	0	erlotinib_placebo
34.75	0	erlotinib_placebo
36.15	0	erlotinib_placebo
37.45	0	erlotinib_placebo
38.8	0	erlotinib_placebo
42.15	0	erlotinib_placebo
44.05	0	erlotinib_placebo
46.05	0	erlotinib_placebo
48.95	0	erlotinib_placebo
49.85	0	erlotinib_placebo
50.75	0	erlotinib_placebo
51.75	0	erlotinib_placebo
52.65	0	erlotinib_placebo
53.55	0	erlotinib_placebo
54.55	0	erlotinib_placebo
55.45	0	erlotinib_placebo
57.55	0	erlotinib_placebo
58.65	0	erlotinib_placebo
59.75	0	erlotinib_placebo
60.85	0	erlotinib_placebo
62	0	erlotinib_placebo
63.05	0	erlotinib_placebo
68.05	0	erlotinib_placebo
91.35	0	erlotinib_placebo
