## Supplementary data files for "Cancer patient survival can be accurately parameterized, revealing time-dependent therapeutic effects and doubling the precision of small trials": METlung_2A.csv

Time	Event	Arm
0.397	1	Onaturzumab_erlotinib
0.397	1	Onaturzumab_erlotinib
0.433	1	Onaturzumab_erlotinib
0.606	1	Onaturzumab_erlotinib
0.606	1	Onaturzumab_erlotinib
0.606	1	Onaturzumab_erlotinib
0.699	1	Onaturzumab_erlotinib
0.699	1	Onaturzumab_erlotinib
0.699	1	Onaturzumab_erlotinib
0.699	1	Onaturzumab_erlotinib
0.853	1	Onaturzumab_erlotinib
0.853	1	Onaturzumab_erlotinib
0.853	1	Onaturzumab_erlotinib
0.885	1	Onaturzumab_erlotinib
0.924	1	Onaturzumab_erlotinib
1.02	1	Onaturzumab_erlotinib
1.06	1	Onaturzumab_erlotinib
1.16	1	Onaturzumab_erlotinib
1.19	1	Onaturzumab_erlotinib
1.19	1	Onaturzumab_erlotinib
1.25	1	Onaturzumab_erlotinib
1.28	1	Onaturzumab_erlotinib
1.29	1	Onaturzumab_erlotinib
1.29	1	Onaturzumab_erlotinib
1.32	1	Onaturzumab_erlotinib
1.32	1	Onaturzumab_erlotinib
1.51	1	Onaturzumab_erlotinib
1.58	1	Onaturzumab_erlotinib
1.58	1	Onaturzumab_erlotinib
1.58	1	Onaturzumab_erlotinib
1.71	1	Onaturzumab_erlotinib
1.71	1	Onaturzumab_erlotinib
1.71	1	Onaturzumab_erlotinib
1.76	1	Onaturzumab_erlotinib
1.78	1	Onaturzumab_erlotinib
2.2	1	Onaturzumab_erlotinib
2.2	1	Onaturzumab_erlotinib
2.2	1	Onaturzumab_erlotinib
2.2	1	Onaturzumab_erlotinib
2.2	1	Onaturzumab_erlotinib
2.2	1	Onaturzumab_erlotinib
2.2	1	Onaturzumab_erlotinib
2.35	1	Onaturzumab_erlotinib
2.37	1	Onaturzumab_erlotinib
2.5	1	Onaturzumab_erlotinib
2.59	1	Onaturzumab_erlotinib
2.62	1	Onaturzumab_erlotinib
2.7	1	Onaturzumab_erlotinib
2.7	1	Onaturzumab_erlotinib
2.77	1	Onaturzumab_erlotinib
2.77	1	Onaturzumab_erlotinib
2.77	1	Onaturzumab_erlotinib
2.77	1	Onaturzumab_erlotinib
2.99	1	Onaturzumab_erlotinib
2.99	1	Onaturzumab_erlotinib
2.99	1	Onaturzumab_erlotinib
2.99	1	Onaturzumab_erlotinib
3.19	1	Onaturzumab_erlotinib
3.19	1	Onaturzumab_erlotinib
3.19	1	Onaturzumab_erlotinib
3.33	1	Onaturzumab_erlotinib
3.33	1	Onaturzumab_erlotinib
3.33	1	Onaturzumab_erlotinib
3.49	1	Onaturzumab_erlotinib
3.51	1	Onaturzumab_erlotinib
3.51	1	Onaturzumab_erlotinib
3.79	1	Onaturzumab_erlotinib
4.26	1	Onaturzumab_erlotinib
4.26	1	Onaturzumab_erlotinib
4.28	1	Onaturzumab_erlotinib
4.46	1	Onaturzumab_erlotinib
4.46	1	Onaturzumab_erlotinib
4.82	1	Onaturzumab_erlotinib
4.82	1	Onaturzumab_erlotinib
4.82	1	Onaturzumab_erlotinib
4.95	1	Onaturzumab_erlotinib
4.95	1	Onaturzumab_erlotinib
5.01	1	Onaturzumab_erlotinib
5.06	1	Onaturzumab_erlotinib
5.08	1	Onaturzumab_erlotinib
5.14	1	Onaturzumab_erlotinib
5.24	1	Onaturzumab_erlotinib
5.27	1	Onaturzumab_erlotinib
5.34	1	Onaturzumab_erlotinib
5.38	1	Onaturzumab_erlotinib
5.43	1	Onaturzumab_erlotinib
5.52	1	Onaturzumab_erlotinib
5.52	1	Onaturzumab_erlotinib
5.54	1	Onaturzumab_erlotinib
5.82	1	Onaturzumab_erlotinib
5.82	1	Onaturzumab_erlotinib
5.97	1	Onaturzumab_erlotinib
5.97	1	Onaturzumab_erlotinib
6.03	1	Onaturzumab_erlotinib
6.04	1	Onaturzumab_erlotinib
6.05	1	Onaturzumab_erlotinib
6.05	1	Onaturzumab_erlotinib
6.12	1	Onaturzumab_erlotinib
6.22	1	Onaturzumab_erlotinib
6.3	1	Onaturzumab_erlotinib
6.33	1	Onaturzumab_erlotinib
6.37	1	Onaturzumab_erlotinib
6.41	1	Onaturzumab_erlotinib
6.41	1	Onaturzumab_erlotinib
6.52	1	Onaturzumab_erlotinib
6.52	1	Onaturzumab_erlotinib
6.65	1	Onaturzumab_erlotinib
6.78	1	Onaturzumab_erlotinib
6.85	1	Onaturzumab_erlotinib
6.86	1	Onaturzumab_erlotinib
6.86	1	Onaturzumab_erlotinib
7.04	1	Onaturzumab_erlotinib
7.07	1	Onaturzumab_erlotinib
7.09	1	Onaturzumab_erlotinib
7.32	1	Onaturzumab_erlotinib
7.32	1	Onaturzumab_erlotinib
7.49	1	Onaturzumab_erlotinib
7.49	1	Onaturzumab_erlotinib
7.49	1	Onaturzumab_erlotinib
7.49	1	Onaturzumab_erlotinib
8.1	1	Onaturzumab_erlotinib
8.24	1	Onaturzumab_erlotinib
8.3	1	Onaturzumab_erlotinib
8.67	1	Onaturzumab_erlotinib
8.7	1	Onaturzumab_erlotinib
8.85	1	Onaturzumab_erlotinib
9.35	1	Onaturzumab_erlotinib
9.54	1	Onaturzumab_erlotinib
9.82	1	Onaturzumab_erlotinib
10	1	Onaturzumab_erlotinib
10.4	1	Onaturzumab_erlotinib
10.5	1	Onaturzumab_erlotinib
12.5	1	Onaturzumab_erlotinib
15.1	1	Onaturzumab_erlotinib
0.1875	0	Onaturzumab_erlotinib
0.352	0	Onaturzumab_erlotinib
0.5325	0	Onaturzumab_erlotinib
0.7105	0	Onaturzumab_erlotinib
0.896	0	Onaturzumab_erlotinib
1.07	0	Onaturzumab_erlotinib
1.235	0	Onaturzumab_erlotinib
1.415	0	Onaturzumab_erlotinib
1.6	0	Onaturzumab_erlotinib
1.77	0	Onaturzumab_erlotinib
1.95	0	Onaturzumab_erlotinib
2.08	0	Onaturzumab_erlotinib
2.29	0	Onaturzumab_erlotinib
2.465	0	Onaturzumab_erlotinib
2.65	0	Onaturzumab_erlotinib
2.83	0	Onaturzumab_erlotinib
3.09	0	Onaturzumab_erlotinib
3.145	0	Onaturzumab_erlotinib
3.22	0	Onaturzumab_erlotinib
3.295	0	Onaturzumab_erlotinib
3.36	0	Onaturzumab_erlotinib
3.44	0	Onaturzumab_erlotinib
3.525	0	Onaturzumab_erlotinib
3.58	0	Onaturzumab_erlotinib
3.66	0	Onaturzumab_erlotinib
3.725	0	Onaturzumab_erlotinib
3.8	0	Onaturzumab_erlotinib
3.88	0	Onaturzumab_erlotinib
3.955	0	Onaturzumab_erlotinib
4.01	0	Onaturzumab_erlotinib
4.09	0	Onaturzumab_erlotinib
4.17	0	Onaturzumab_erlotinib
4.235	0	Onaturzumab_erlotinib
4.31	0	Onaturzumab_erlotinib
4.385	0	Onaturzumab_erlotinib
4.44	0	Onaturzumab_erlotinib
4.505	0	Onaturzumab_erlotinib
4.61	0	Onaturzumab_erlotinib
4.66	0	Onaturzumab_erlotinib
4.735	0	Onaturzumab_erlotinib
4.79	0	Onaturzumab_erlotinib
4.87	0	Onaturzumab_erlotinib
4.96	0	Onaturzumab_erlotinib
5.035	0	Onaturzumab_erlotinib
5.11	0	Onaturzumab_erlotinib
5.19	0	Onaturzumab_erlotinib
5.19	0	Onaturzumab_erlotinib
5.32	0	Onaturzumab_erlotinib
5.405	0	Onaturzumab_erlotinib
5.47	0	Onaturzumab_erlotinib
5.53	0	Onaturzumab_erlotinib
5.595	0	Onaturzumab_erlotinib
5.67	0	Onaturzumab_erlotinib
5.75	0	Onaturzumab_erlotinib
5.815	0	Onaturzumab_erlotinib
5.885	0	Onaturzumab_erlotinib
5.96	0	Onaturzumab_erlotinib
6.105	0	Onaturzumab_erlotinib
6.2	0	Onaturzumab_erlotinib
6.275	0	Onaturzumab_erlotinib
6.35	0	Onaturzumab_erlotinib
6.43	0	Onaturzumab_erlotinib
6.48	0	Onaturzumab_erlotinib
6.55	0	Onaturzumab_erlotinib
6.615	0	Onaturzumab_erlotinib
6.685	0	Onaturzumab_erlotinib
6.81	0	Onaturzumab_erlotinib
6.89	0	Onaturzumab_erlotinib
6.955	0	Onaturzumab_erlotinib
7.015	0	Onaturzumab_erlotinib
7.1	0	Onaturzumab_erlotinib
7.18	0	Onaturzumab_erlotinib
7.25	0	Onaturzumab_erlotinib
7.33	0	Onaturzumab_erlotinib
7.44	0	Onaturzumab_erlotinib
7.44	0	Onaturzumab_erlotinib
7.56	0	Onaturzumab_erlotinib
7.63	0	Onaturzumab_erlotinib
7.71	0	Onaturzumab_erlotinib
7.79	0	Onaturzumab_erlotinib
7.87	0	Onaturzumab_erlotinib
7.95	0	Onaturzumab_erlotinib
8.03	0	Onaturzumab_erlotinib
8.09	0	Onaturzumab_erlotinib
8.17	0	Onaturzumab_erlotinib
8.25	0	Onaturzumab_erlotinib
8.335	0	Onaturzumab_erlotinib
8.41	0	Onaturzumab_erlotinib
8.49	0	Onaturzumab_erlotinib
8.55	0	Onaturzumab_erlotinib
8.63	0	Onaturzumab_erlotinib
8.72	0	Onaturzumab_erlotinib
8.775	0	Onaturzumab_erlotinib
8.865	0	Onaturzumab_erlotinib
8.945	0	Onaturzumab_erlotinib
9.265	0	Onaturzumab_erlotinib
9.515	0	Onaturzumab_erlotinib
9.77	0	Onaturzumab_erlotinib
10.05	0	Onaturzumab_erlotinib
10.25	0	Onaturzumab_erlotinib
10.55	0	Onaturzumab_erlotinib
10.75	0	Onaturzumab_erlotinib
11.05	0	Onaturzumab_erlotinib
11.25	0	Onaturzumab_erlotinib
11.55	0	Onaturzumab_erlotinib
11.75	0	Onaturzumab_erlotinib
12.35	0	Onaturzumab_erlotinib
12.75	0	Onaturzumab_erlotinib
13.15	0	Onaturzumab_erlotinib
13.45	0	Onaturzumab_erlotinib
13.85	0	Onaturzumab_erlotinib
14.25	0	Onaturzumab_erlotinib
14.65	0	Onaturzumab_erlotinib
15.45	0	Onaturzumab_erlotinib
15.95	0	Onaturzumab_erlotinib
16.45	0	Onaturzumab_erlotinib
0.26	1	Placebo_erlotinib
0.26	1	Placebo_erlotinib
0.26	1	Placebo_erlotinib
0.66	1	Placebo_erlotinib
0.66	1	Placebo_erlotinib
0.66	1	Placebo_erlotinib
0.74	1	Placebo_erlotinib
0.74	1	Placebo_erlotinib
0.807	1	Placebo_erlotinib
0.86	1	Placebo_erlotinib
0.86	1	Placebo_erlotinib
0.914	1	Placebo_erlotinib
0.914	1	Placebo_erlotinib
0.98	1	Placebo_erlotinib
0.98	1	Placebo_erlotinib
1.02	1	Placebo_erlotinib
1.02	1	Placebo_erlotinib
1.18	1	Placebo_erlotinib
1.25	1	Placebo_erlotinib
1.25	1	Placebo_erlotinib
1.25	1	Placebo_erlotinib
1.25	1	Placebo_erlotinib
1.25	1	Placebo_erlotinib
1.45	1	Placebo_erlotinib
1.45	1	Placebo_erlotinib
1.47	1	Placebo_erlotinib
1.51	1	Placebo_erlotinib
1.57	1	Placebo_erlotinib
1.57	1	Placebo_erlotinib
1.61	1	Placebo_erlotinib
1.65	1	Placebo_erlotinib
1.74	1	Placebo_erlotinib
1.74	1	Placebo_erlotinib
1.81	1	Placebo_erlotinib
1.93	1	Placebo_erlotinib
1.93	1	Placebo_erlotinib
1.93	1	Placebo_erlotinib
2.11	1	Placebo_erlotinib
2.11	1	Placebo_erlotinib
2.11	1	Placebo_erlotinib
2.21	1	Placebo_erlotinib
2.21	1	Placebo_erlotinib
2.23	1	Placebo_erlotinib
2.23	1	Placebo_erlotinib
2.23	1	Placebo_erlotinib
2.43	1	Placebo_erlotinib
2.49	1	Placebo_erlotinib
2.65	1	Placebo_erlotinib
2.66	1	Placebo_erlotinib
2.91	1	Placebo_erlotinib
2.91	1	Placebo_erlotinib
2.99	1	Placebo_erlotinib
2.99	1	Placebo_erlotinib
3.13	1	Placebo_erlotinib
3.23	1	Placebo_erlotinib
3.23	1	Placebo_erlotinib
3.47	1	Placebo_erlotinib
3.66	1	Placebo_erlotinib
3.66	1	Placebo_erlotinib
3.73	1	Placebo_erlotinib
3.78	1	Placebo_erlotinib
3.87	1	Placebo_erlotinib
3.97	1	Placebo_erlotinib
4.07	1	Placebo_erlotinib
4.11	1	Placebo_erlotinib
4.11	1	Placebo_erlotinib
4.11	1	Placebo_erlotinib
4.41	1	Placebo_erlotinib
4.46	1	Placebo_erlotinib
4.54	1	Placebo_erlotinib
4.63	1	Placebo_erlotinib
4.63	1	Placebo_erlotinib
4.75	1	Placebo_erlotinib
4.75	1	Placebo_erlotinib
4.98	1	Placebo_erlotinib
5.02	1	Placebo_erlotinib
5.09	1	Placebo_erlotinib
5.17	1	Placebo_erlotinib
5.19	1	Placebo_erlotinib
5.27	1	Placebo_erlotinib
5.27	1	Placebo_erlotinib
5.34	1	Placebo_erlotinib
5.34	1	Placebo_erlotinib
5.45	1	Placebo_erlotinib
5.49	1	Placebo_erlotinib
5.53	1	Placebo_erlotinib
5.57	1	Placebo_erlotinib
5.67	1	Placebo_erlotinib
6.39	1	Placebo_erlotinib
6.39	1	Placebo_erlotinib
6.81	1	Placebo_erlotinib
6.85	1	Placebo_erlotinib
6.89	1	Placebo_erlotinib
6.97	1	Placebo_erlotinib
6.99	1	Placebo_erlotinib
7.4	1	Placebo_erlotinib
7.7	1	Placebo_erlotinib
7.85	1	Placebo_erlotinib
7.93	1	Placebo_erlotinib
8.44	1	Placebo_erlotinib
8.88	1	Placebo_erlotinib
8.89	1	Placebo_erlotinib
8.94	1	Placebo_erlotinib
9.3	1	Placebo_erlotinib
9.57	1	Placebo_erlotinib
9.63	1	Placebo_erlotinib
9.63	1	Placebo_erlotinib
9.79	1	Placebo_erlotinib
9.98	1	Placebo_erlotinib
10.1	1	Placebo_erlotinib
10.2	1	Placebo_erlotinib
10.4	1	Placebo_erlotinib
10.5	1	Placebo_erlotinib
10.7	1	Placebo_erlotinib
10.9	1	Placebo_erlotinib
12.1	1	Placebo_erlotinib
13.9	1	Placebo_erlotinib
14.6	1	Placebo_erlotinib
0.14675	0	Placebo_erlotinib
0.4	0	Placebo_erlotinib
0.6335	0	Placebo_erlotinib
0.887	0	Placebo_erlotinib
1.065	0	Placebo_erlotinib
1.35	0	Placebo_erlotinib
1.54	0	Placebo_erlotinib
1.775	0	Placebo_erlotinib
2.02	0	Placebo_erlotinib
2.16	0	Placebo_erlotinib
2.385	0	Placebo_erlotinib
2.62	0	Placebo_erlotinib
2.865	0	Placebo_erlotinib
3.18	0	Placebo_erlotinib
3.18	0	Placebo_erlotinib
3.27	0	Placebo_erlotinib
3.35	0	Placebo_erlotinib
3.43	0	Placebo_erlotinib
3.525	0	Placebo_erlotinib
3.62	0	Placebo_erlotinib
3.695	0	Placebo_erlotinib
3.755	0	Placebo_erlotinib
3.825	0	Placebo_erlotinib
3.92	0	Placebo_erlotinib
3.92	0	Placebo_erlotinib
4.02	0	Placebo_erlotinib
4.14	0	Placebo_erlotinib
4.22	0	Placebo_erlotinib
4.295	0	Placebo_erlotinib
4.375	0	Placebo_erlotinib
4.435	0	Placebo_erlotinib
4.48	0	Placebo_erlotinib
4.56	0	Placebo_erlotinib
4.69	0	Placebo_erlotinib
4.69	0	Placebo_erlotinib
4.8	0	Placebo_erlotinib
4.88	0	Placebo_erlotinib
4.945	0	Placebo_erlotinib
5	0	Placebo_erlotinib
5.13	0	Placebo_erlotinib
5.18	0	Placebo_erlotinib
5.23	0	Placebo_erlotinib
5.32	0	Placebo_erlotinib
5.375	0	Placebo_erlotinib
5.47	0	Placebo_erlotinib
5.55	0	Placebo_erlotinib
5.62	0	Placebo_erlotinib
5.7	0	Placebo_erlotinib
5.76	0	Placebo_erlotinib
5.845	0	Placebo_erlotinib
5.925	0	Placebo_erlotinib
6.065	0	Placebo_erlotinib
6.12	0	Placebo_erlotinib
6.15	0	Placebo_erlotinib
6.225	0	Placebo_erlotinib
6.29	0	Placebo_erlotinib
6.335	0	Placebo_erlotinib
6.4	0	Placebo_erlotinib
6.45	0	Placebo_erlotinib
6.51	0	Placebo_erlotinib
6.57	0	Placebo_erlotinib
6.62	0	Placebo_erlotinib
6.67	0	Placebo_erlotinib
6.73	0	Placebo_erlotinib
6.785	0	Placebo_erlotinib
6.83	0	Placebo_erlotinib
6.905	0	Placebo_erlotinib
6.955	0	Placebo_erlotinib
7.015	0	Placebo_erlotinib
7.08	0	Placebo_erlotinib
7.14	0	Placebo_erlotinib
7.19	0	Placebo_erlotinib
7.24	0	Placebo_erlotinib
7.3	0	Placebo_erlotinib
7.375	0	Placebo_erlotinib
7.41	0	Placebo_erlotinib
7.48	0	Placebo_erlotinib
7.52	0	Placebo_erlotinib
7.59	0	Placebo_erlotinib
7.665	0	Placebo_erlotinib
7.665	0	Placebo_erlotinib
7.76	0	Placebo_erlotinib
7.83	0	Placebo_erlotinib
7.86	0	Placebo_erlotinib
7.92	0	Placebo_erlotinib
7.975	0	Placebo_erlotinib
8.04	0	Placebo_erlotinib
8.085	0	Placebo_erlotinib
8.165	0	Placebo_erlotinib
8.2	0	Placebo_erlotinib
8.26	0	Placebo_erlotinib
8.32	0	Placebo_erlotinib
8.37	0	Placebo_erlotinib
8.43	0	Placebo_erlotinib
8.49	0	Placebo_erlotinib
8.535	0	Placebo_erlotinib
8.62	0	Placebo_erlotinib
8.665	0	Placebo_erlotinib
8.71	0	Placebo_erlotinib
8.775	0	Placebo_erlotinib
8.83	0	Placebo_erlotinib
8.885	0	Placebo_erlotinib
8.95	0	Placebo_erlotinib
9.17	0	Placebo_erlotinib
9.335	0	Placebo_erlotinib
9.49	0	Placebo_erlotinib
9.66	0	Placebo_erlotinib
9.84	0	Placebo_erlotinib
9.99	0	Placebo_erlotinib
10.15	0	Placebo_erlotinib
10.35	0	Placebo_erlotinib
10.45	0	Placebo_erlotinib
10.65	0	Placebo_erlotinib
10.85	0	Placebo_erlotinib
10.95	0	Placebo_erlotinib
11.15	0	Placebo_erlotinib
11.35	0	Placebo_erlotinib
11.45	0	Placebo_erlotinib
11.65	0	Placebo_erlotinib
11.85	0	Placebo_erlotinib
12.35	0	Placebo_erlotinib
12.75	0	Placebo_erlotinib
13.05	0	Placebo_erlotinib
13.45	0	Placebo_erlotinib
13.85	0	Placebo_erlotinib
14.15	0	Placebo_erlotinib
14.55	0	Placebo_erlotinib
15.1	0	Placebo_erlotinib
16.15	0	Placebo_erlotinib
17.05	0	Placebo_erlotinib
17.9	0	Placebo_erlotinib
