## Supplementary data files for "Cancer patient survival can be accurately parameterized, revealing time-dependent therapeutic effects and doubling the precision of small trials": METlung_3A.csv

Time	Event	Arm
0.0157	1	Onaturzumab_erlotinib
0.363	1	Onaturzumab_erlotinib
0.41	1	Onaturzumab_erlotinib
0.441	1	Onaturzumab_erlotinib
0.449	1	Onaturzumab_erlotinib
0.45	1	Onaturzumab_erlotinib
0.506	1	Onaturzumab_erlotinib
0.585	1	Onaturzumab_erlotinib
0.61	1	Onaturzumab_erlotinib
0.664	1	Onaturzumab_erlotinib
0.695	1	Onaturzumab_erlotinib
0.723	1	Onaturzumab_erlotinib
0.743	1	Onaturzumab_erlotinib
0.778	1	Onaturzumab_erlotinib
0.789	1	Onaturzumab_erlotinib
0.795	1	Onaturzumab_erlotinib
0.798	1	Onaturzumab_erlotinib
0.816	1	Onaturzumab_erlotinib
0.887	1	Onaturzumab_erlotinib
0.903	1	Onaturzumab_erlotinib
0.921	1	Onaturzumab_erlotinib
0.987	1	Onaturzumab_erlotinib
1.02	1	Onaturzumab_erlotinib
1.05	1	Onaturzumab_erlotinib
1.08	1	Onaturzumab_erlotinib
1.09	1	Onaturzumab_erlotinib
1.1	1	Onaturzumab_erlotinib
1.11	1	Onaturzumab_erlotinib
1.13	1	Onaturzumab_erlotinib
1.14	1	Onaturzumab_erlotinib
1.17	1	Onaturzumab_erlotinib
1.19	1	Onaturzumab_erlotinib
1.19	1	Onaturzumab_erlotinib
1.19	1	Onaturzumab_erlotinib
1.19	1	Onaturzumab_erlotinib
1.19	1	Onaturzumab_erlotinib
1.2	1	Onaturzumab_erlotinib
1.2	1	Onaturzumab_erlotinib
1.2	1	Onaturzumab_erlotinib
1.2	1	Onaturzumab_erlotinib
1.2	1	Onaturzumab_erlotinib
1.2	1	Onaturzumab_erlotinib
1.22	1	Onaturzumab_erlotinib
1.24	1	Onaturzumab_erlotinib
1.25	1	Onaturzumab_erlotinib
1.25	1	Onaturzumab_erlotinib
1.25	1	Onaturzumab_erlotinib
1.25	1	Onaturzumab_erlotinib
1.25	1	Onaturzumab_erlotinib
1.25	1	Onaturzumab_erlotinib
1.25	1	Onaturzumab_erlotinib
1.26	1	Onaturzumab_erlotinib
1.26	1	Onaturzumab_erlotinib
1.26	1	Onaturzumab_erlotinib
1.26	1	Onaturzumab_erlotinib
1.26	1	Onaturzumab_erlotinib
1.26	1	Onaturzumab_erlotinib
1.26	1	Onaturzumab_erlotinib
1.26	1	Onaturzumab_erlotinib
1.27	1	Onaturzumab_erlotinib
1.28	1	Onaturzumab_erlotinib
1.3	1	Onaturzumab_erlotinib
1.32	1	Onaturzumab_erlotinib
1.33	1	Onaturzumab_erlotinib
1.33	1	Onaturzumab_erlotinib
1.33	1	Onaturzumab_erlotinib
1.33	1	Onaturzumab_erlotinib
1.34	1	Onaturzumab_erlotinib
1.34	1	Onaturzumab_erlotinib
1.34	1	Onaturzumab_erlotinib
1.38	1	Onaturzumab_erlotinib
1.39	1	Onaturzumab_erlotinib
1.39	1	Onaturzumab_erlotinib
1.39	1	Onaturzumab_erlotinib
1.39	1	Onaturzumab_erlotinib
1.39	1	Onaturzumab_erlotinib
1.41	1	Onaturzumab_erlotinib
1.41	1	Onaturzumab_erlotinib
1.41	1	Onaturzumab_erlotinib
1.41	1	Onaturzumab_erlotinib
1.41	1	Onaturzumab_erlotinib
1.41	1	Onaturzumab_erlotinib
1.41	1	Onaturzumab_erlotinib
1.42	1	Onaturzumab_erlotinib
1.43	1	Onaturzumab_erlotinib
1.45	1	Onaturzumab_erlotinib
1.47	1	Onaturzumab_erlotinib
1.47	1	Onaturzumab_erlotinib
1.48	1	Onaturzumab_erlotinib
1.48	1	Onaturzumab_erlotinib
1.49	1	Onaturzumab_erlotinib
1.49	1	Onaturzumab_erlotinib
1.55	1	Onaturzumab_erlotinib
1.59	1	Onaturzumab_erlotinib
1.61	1	Onaturzumab_erlotinib
1.65	1	Onaturzumab_erlotinib
1.69	1	Onaturzumab_erlotinib
1.72	1	Onaturzumab_erlotinib
1.77	1	Onaturzumab_erlotinib
1.86	1	Onaturzumab_erlotinib
2.1	1	Onaturzumab_erlotinib
2.17	1	Onaturzumab_erlotinib
2.25	1	Onaturzumab_erlotinib
2.34	1	Onaturzumab_erlotinib
2.37	1	Onaturzumab_erlotinib
2.4	1	Onaturzumab_erlotinib
2.42	1	Onaturzumab_erlotinib
2.45	1	Onaturzumab_erlotinib
2.45	1	Onaturzumab_erlotinib
2.57	1	Onaturzumab_erlotinib
2.57	1	Onaturzumab_erlotinib
2.57	1	Onaturzumab_erlotinib
2.58	1	Onaturzumab_erlotinib
2.58	1	Onaturzumab_erlotinib
2.59	1	Onaturzumab_erlotinib
2.61	1	Onaturzumab_erlotinib
2.65	1	Onaturzumab_erlotinib
2.65	1	Onaturzumab_erlotinib
2.66	1	Onaturzumab_erlotinib
2.66	1	Onaturzumab_erlotinib
2.67	1	Onaturzumab_erlotinib
2.68	1	Onaturzumab_erlotinib
2.7	1	Onaturzumab_erlotinib
2.72	1	Onaturzumab_erlotinib
2.73	1	Onaturzumab_erlotinib
2.73	1	Onaturzumab_erlotinib
2.74	1	Onaturzumab_erlotinib
2.76	1	Onaturzumab_erlotinib
2.78	1	Onaturzumab_erlotinib
2.8	1	Onaturzumab_erlotinib
2.82	1	Onaturzumab_erlotinib
2.87	1	Onaturzumab_erlotinib
2.87	1	Onaturzumab_erlotinib
2.88	1	Onaturzumab_erlotinib
2.88	1	Onaturzumab_erlotinib
2.89	1	Onaturzumab_erlotinib
2.94	1	Onaturzumab_erlotinib
2.96	1	Onaturzumab_erlotinib
2.96	1	Onaturzumab_erlotinib
2.97	1	Onaturzumab_erlotinib
2.97	1	Onaturzumab_erlotinib
2.99	1	Onaturzumab_erlotinib
3.04	1	Onaturzumab_erlotinib
3.07	1	Onaturzumab_erlotinib
3.08	1	Onaturzumab_erlotinib
3.11	1	Onaturzumab_erlotinib
3.16	1	Onaturzumab_erlotinib
3.2	1	Onaturzumab_erlotinib
3.28	1	Onaturzumab_erlotinib
3.29	1	Onaturzumab_erlotinib
3.32	1	Onaturzumab_erlotinib
3.48	1	Onaturzumab_erlotinib
3.76	1	Onaturzumab_erlotinib
3.96	1	Onaturzumab_erlotinib
3.96	1	Onaturzumab_erlotinib
3.97	1	Onaturzumab_erlotinib
3.97	1	Onaturzumab_erlotinib
3.98	1	Onaturzumab_erlotinib
3.99	1	Onaturzumab_erlotinib
4.01	1	Onaturzumab_erlotinib
4.04	1	Onaturzumab_erlotinib
4.05	1	Onaturzumab_erlotinib
4.09	1	Onaturzumab_erlotinib
4.12	1	Onaturzumab_erlotinib
4.15	1	Onaturzumab_erlotinib
4.18	1	Onaturzumab_erlotinib
4.19	1	Onaturzumab_erlotinib
4.2	1	Onaturzumab_erlotinib
4.31	1	Onaturzumab_erlotinib
4.36	1	Onaturzumab_erlotinib
4.38	1	Onaturzumab_erlotinib
4.42	1	Onaturzumab_erlotinib
4.64	1	Onaturzumab_erlotinib
4.84	1	Onaturzumab_erlotinib
4.92	1	Onaturzumab_erlotinib
5.08	1	Onaturzumab_erlotinib
5.16	1	Onaturzumab_erlotinib
5.3	1	Onaturzumab_erlotinib
5.34	1	Onaturzumab_erlotinib
5.35	1	Onaturzumab_erlotinib
5.43	1	Onaturzumab_erlotinib
5.54	1	Onaturzumab_erlotinib
5.57	1	Onaturzumab_erlotinib
5.6	1	Onaturzumab_erlotinib
5.68	1	Onaturzumab_erlotinib
5.75	1	Onaturzumab_erlotinib
5.79	1	Onaturzumab_erlotinib
5.95	1	Onaturzumab_erlotinib
5.98	1	Onaturzumab_erlotinib
6.09	1	Onaturzumab_erlotinib
6.58	1	Onaturzumab_erlotinib
6.67	1	Onaturzumab_erlotinib
6.8	1	Onaturzumab_erlotinib
6.82	1	Onaturzumab_erlotinib
6.83	1	Onaturzumab_erlotinib
6.84	1	Onaturzumab_erlotinib
6.9	1	Onaturzumab_erlotinib
6.96	1	Onaturzumab_erlotinib
7.03	1	Onaturzumab_erlotinib
7.08	1	Onaturzumab_erlotinib
7.46	1	Onaturzumab_erlotinib
7.52	1	Onaturzumab_erlotinib
8.49	1	Onaturzumab_erlotinib
8.85	1	Onaturzumab_erlotinib
9.61	1	Onaturzumab_erlotinib
9.66	1	Onaturzumab_erlotinib
9.75	1	Onaturzumab_erlotinib
0.183	0	Onaturzumab_erlotinib
0.3735	0	Onaturzumab_erlotinib
0.5575	0	Onaturzumab_erlotinib
0.747	0	Onaturzumab_erlotinib
0.9465	0	Onaturzumab_erlotinib
1.125	0	Onaturzumab_erlotinib
1.315	0	Onaturzumab_erlotinib
1.5	0	Onaturzumab_erlotinib
1.685	0	Onaturzumab_erlotinib
1.885	0	Onaturzumab_erlotinib
2.075	0	Onaturzumab_erlotinib
2.245	0	Onaturzumab_erlotinib
2.44	0	Onaturzumab_erlotinib
2.625	0	Onaturzumab_erlotinib
2.815	0	Onaturzumab_erlotinib
3.255	0	Onaturzumab_erlotinib
3.5	0	Onaturzumab_erlotinib
3.75	0	Onaturzumab_erlotinib
4.005	0	Onaturzumab_erlotinib
4.255	0	Onaturzumab_erlotinib
4.505	0	Onaturzumab_erlotinib
4.76	0	Onaturzumab_erlotinib
4.995	0	Onaturzumab_erlotinib
5.26	0	Onaturzumab_erlotinib
5.5	0	Onaturzumab_erlotinib
5.755	0	Onaturzumab_erlotinib
6.25	0	Onaturzumab_erlotinib
6.5	0	Onaturzumab_erlotinib
6.765	0	Onaturzumab_erlotinib
7.005	0	Onaturzumab_erlotinib
7.255	0	Onaturzumab_erlotinib
7.51	0	Onaturzumab_erlotinib
7.755	0	Onaturzumab_erlotinib
8.005	0	Onaturzumab_erlotinib
8.255	0	Onaturzumab_erlotinib
8.51	0	Onaturzumab_erlotinib
8.75	0	Onaturzumab_erlotinib
9.5	0	Onaturzumab_erlotinib
9.995	0	Onaturzumab_erlotinib
10.45	0	Onaturzumab_erlotinib
10.95	0	Onaturzumab_erlotinib
11.45	0	Onaturzumab_erlotinib
12.15	0	Onaturzumab_erlotinib
0.0214	1	Placebo_erlotinib
0.266	1	Placebo_erlotinib
0.29	1	Placebo_erlotinib
0.376	1	Placebo_erlotinib
0.4	1	Placebo_erlotinib
0.417	1	Placebo_erlotinib
0.417	1	Placebo_erlotinib
0.441	1	Placebo_erlotinib
0.583	1	Placebo_erlotinib
0.603	1	Placebo_erlotinib
0.651	1	Placebo_erlotinib
0.672	1	Placebo_erlotinib
0.672	1	Placebo_erlotinib
0.713	1	Placebo_erlotinib
0.713	1	Placebo_erlotinib
0.754	1	Placebo_erlotinib
0.754	1	Placebo_erlotinib
0.803	1	Placebo_erlotinib
0.923	1	Placebo_erlotinib
0.94	1	Placebo_erlotinib
0.94	1	Placebo_erlotinib
0.97	1	Placebo_erlotinib
0.97	1	Placebo_erlotinib
0.97	1	Placebo_erlotinib
0.97	1	Placebo_erlotinib
0.993	1	Placebo_erlotinib
0.993	1	Placebo_erlotinib
1.02	1	Placebo_erlotinib
1.02	1	Placebo_erlotinib
1.02	1	Placebo_erlotinib
1.03	1	Placebo_erlotinib
1.03	1	Placebo_erlotinib
1.08	1	Placebo_erlotinib
1.1	1	Placebo_erlotinib
1.16	1	Placebo_erlotinib
1.16	1	Placebo_erlotinib
1.16	1	Placebo_erlotinib
1.16	1	Placebo_erlotinib
1.16	1	Placebo_erlotinib
1.17	1	Placebo_erlotinib
1.17	1	Placebo_erlotinib
1.17	1	Placebo_erlotinib
1.17	1	Placebo_erlotinib
1.17	1	Placebo_erlotinib
1.2	1	Placebo_erlotinib
1.2	1	Placebo_erlotinib
1.2	1	Placebo_erlotinib
1.2	1	Placebo_erlotinib
1.2	1	Placebo_erlotinib
1.2	1	Placebo_erlotinib
1.2	1	Placebo_erlotinib
1.25	1	Placebo_erlotinib
1.25	1	Placebo_erlotinib
1.25	1	Placebo_erlotinib
1.25	1	Placebo_erlotinib
1.25	1	Placebo_erlotinib
1.25	1	Placebo_erlotinib
1.25	1	Placebo_erlotinib
1.25	1	Placebo_erlotinib
1.25	1	Placebo_erlotinib
1.25	1	Placebo_erlotinib
1.27	1	Placebo_erlotinib
1.27	1	Placebo_erlotinib
1.27	1	Placebo_erlotinib
1.27	1	Placebo_erlotinib
1.27	1	Placebo_erlotinib
1.27	1	Placebo_erlotinib
1.27	1	Placebo_erlotinib
1.27	1	Placebo_erlotinib
1.28	1	Placebo_erlotinib
1.29	1	Placebo_erlotinib
1.29	1	Placebo_erlotinib
1.29	1	Placebo_erlotinib
1.29	1	Placebo_erlotinib
1.3	1	Placebo_erlotinib
1.3	1	Placebo_erlotinib
1.3	1	Placebo_erlotinib
1.3	1	Placebo_erlotinib
1.34	1	Placebo_erlotinib
1.34	1	Placebo_erlotinib
1.34	1	Placebo_erlotinib
1.34	1	Placebo_erlotinib
1.34	1	Placebo_erlotinib
1.34	1	Placebo_erlotinib
1.34	1	Placebo_erlotinib
1.35	1	Placebo_erlotinib
1.38	1	Placebo_erlotinib
1.38	1	Placebo_erlotinib
1.38	1	Placebo_erlotinib
1.38	1	Placebo_erlotinib
1.38	1	Placebo_erlotinib
1.39	1	Placebo_erlotinib
1.39	1	Placebo_erlotinib
1.4	1	Placebo_erlotinib
1.42	1	Placebo_erlotinib
1.42	1	Placebo_erlotinib
1.43	1	Placebo_erlotinib
1.43	1	Placebo_erlotinib
1.43	1	Placebo_erlotinib
1.43	1	Placebo_erlotinib
1.43	1	Placebo_erlotinib
1.44	1	Placebo_erlotinib
1.44	1	Placebo_erlotinib
1.44	1	Placebo_erlotinib
1.46	1	Placebo_erlotinib
1.47	1	Placebo_erlotinib
1.48	1	Placebo_erlotinib
1.49	1	Placebo_erlotinib
1.51	1	Placebo_erlotinib
1.53	1	Placebo_erlotinib
1.71	1	Placebo_erlotinib
1.78	1	Placebo_erlotinib
1.78	1	Placebo_erlotinib
1.8	1	Placebo_erlotinib
1.8	1	Placebo_erlotinib
2.17	1	Placebo_erlotinib
2.22	1	Placebo_erlotinib
2.54	1	Placebo_erlotinib
2.54	1	Placebo_erlotinib
2.57	1	Placebo_erlotinib
2.57	1	Placebo_erlotinib
2.58	1	Placebo_erlotinib
2.61	1	Placebo_erlotinib
2.64	1	Placebo_erlotinib
2.64	1	Placebo_erlotinib
2.67	1	Placebo_erlotinib
2.7	1	Placebo_erlotinib
2.71	1	Placebo_erlotinib
2.71	1	Placebo_erlotinib
2.75	1	Placebo_erlotinib
2.75	1	Placebo_erlotinib
2.76	1	Placebo_erlotinib
2.76	1	Placebo_erlotinib
2.77	1	Placebo_erlotinib
2.77	1	Placebo_erlotinib
2.77	1	Placebo_erlotinib
2.8	1	Placebo_erlotinib
2.83	1	Placebo_erlotinib
2.83	1	Placebo_erlotinib
2.85	1	Placebo_erlotinib
2.87	1	Placebo_erlotinib
2.87	1	Placebo_erlotinib
2.95	1	Placebo_erlotinib
2.95	1	Placebo_erlotinib
3.15	1	Placebo_erlotinib
3.54	1	Placebo_erlotinib
3.77	1	Placebo_erlotinib
3.77	1	Placebo_erlotinib
3.79	1	Placebo_erlotinib
3.95	1	Placebo_erlotinib
3.95	1	Placebo_erlotinib
3.99	1	Placebo_erlotinib
3.99	1	Placebo_erlotinib
4.02	1	Placebo_erlotinib
4.02	1	Placebo_erlotinib
4.02	1	Placebo_erlotinib
4.07	1	Placebo_erlotinib
4.07	1	Placebo_erlotinib
4.08	1	Placebo_erlotinib
4.11	1	Placebo_erlotinib
4.11	1	Placebo_erlotinib
4.15	1	Placebo_erlotinib
4.15	1	Placebo_erlotinib
4.19	1	Placebo_erlotinib
4.34	1	Placebo_erlotinib
4.47	1	Placebo_erlotinib
4.47	1	Placebo_erlotinib
4.71	1	Placebo_erlotinib
4.84	1	Placebo_erlotinib
5.19	1	Placebo_erlotinib
5.21	1	Placebo_erlotinib
5.25	1	Placebo_erlotinib
5.31	1	Placebo_erlotinib
5.36	1	Placebo_erlotinib
5.36	1	Placebo_erlotinib
5.43	1	Placebo_erlotinib
5.43	1	Placebo_erlotinib
5.46	1	Placebo_erlotinib
5.46	1	Placebo_erlotinib
5.6	1	Placebo_erlotinib
5.63	1	Placebo_erlotinib
5.73	1	Placebo_erlotinib
5.73	1	Placebo_erlotinib
5.75	1	Placebo_erlotinib
6.68	1	Placebo_erlotinib
6.72	1	Placebo_erlotinib
6.83	1	Placebo_erlotinib
6.89	1	Placebo_erlotinib
6.94	1	Placebo_erlotinib
6.99	1	Placebo_erlotinib
7.06	1	Placebo_erlotinib
7.17	1	Placebo_erlotinib
8.23	1	Placebo_erlotinib
8.28	1	Placebo_erlotinib
8.34	1	Placebo_erlotinib
8.41	1	Placebo_erlotinib
8.56	1	Placebo_erlotinib
8.62	1	Placebo_erlotinib
8.62	1	Placebo_erlotinib
9.68	1	Placebo_erlotinib
10.5	1	Placebo_erlotinib
12.2	1	Placebo_erlotinib
0.1595	0	Placebo_erlotinib
0.345	0	Placebo_erlotinib
0.5155	0	Placebo_erlotinib
0.6615	0	Placebo_erlotinib
0.844	0	Placebo_erlotinib
1.0065	0	Placebo_erlotinib
1.175	0	Placebo_erlotinib
1.345	0	Placebo_erlotinib
1.5	0	Placebo_erlotinib
1.67	0	Placebo_erlotinib
1.84	0	Placebo_erlotinib
2.02	0	Placebo_erlotinib
2.2	0	Placebo_erlotinib
2.345	0	Placebo_erlotinib
2.515	0	Placebo_erlotinib
2.685	0	Placebo_erlotinib
2.86	0	Placebo_erlotinib
3.245	0	Placebo_erlotinib
3.52	0	Placebo_erlotinib
3.78	0	Placebo_erlotinib
4.045	0	Placebo_erlotinib
4.295	0	Placebo_erlotinib
4.53	0	Placebo_erlotinib
4.785	0	Placebo_erlotinib
5.04	0	Placebo_erlotinib
5.285	0	Placebo_erlotinib
5.53	0	Placebo_erlotinib
5.77	0	Placebo_erlotinib
6.285	0	Placebo_erlotinib
6.535	0	Placebo_erlotinib
6.77	0	Placebo_erlotinib
7.035	0	Placebo_erlotinib
7.28	0	Placebo_erlotinib
7.515	0	Placebo_erlotinib
7.775	0	Placebo_erlotinib
8.015	0	Placebo_erlotinib
8.265	0	Placebo_erlotinib
8.49	0	Placebo_erlotinib
8.75	0	Placebo_erlotinib
9.42	0	Placebo_erlotinib
9.85	0	Placebo_erlotinib
10.25	0	Placebo_erlotinib
10.75	0	Placebo_erlotinib
11.15	0	Placebo_erlotinib
11.55	0	Placebo_erlotinib
12.85	0	Placebo_erlotinib
13.75	0	Placebo_erlotinib
