## Supplementary data files for "Cancer patient survival can be accurately parameterized, revealing time-dependent therapeutic effects and doubling the precision of small trials": MINDACT_2C.csv

Time	Event	Arm
0.031	1	No_chemotherapy
0.235	1	No_chemotherapy
0.251	1	No_chemotherapy
0.287	1	No_chemotherapy
0.412	1	No_chemotherapy
0.825	1	No_chemotherapy
0.847	1	No_chemotherapy
1.05	1	No_chemotherapy
1.09	1	No_chemotherapy
1.13	1	No_chemotherapy
1.18	1	No_chemotherapy
1.24	1	No_chemotherapy
1.46	1	No_chemotherapy
1.48	1	No_chemotherapy
1.51	1	No_chemotherapy
1.57	1	No_chemotherapy
1.58	1	No_chemotherapy
1.61	1	No_chemotherapy
1.66	1	No_chemotherapy
1.7	1	No_chemotherapy
1.8	1	No_chemotherapy
1.84	1	No_chemotherapy
1.92	1	No_chemotherapy
2.33	1	No_chemotherapy
2.35	1	No_chemotherapy
2.44	1	No_chemotherapy
2.6	1	No_chemotherapy
2.63	1	No_chemotherapy
2.66	1	No_chemotherapy
2.69	1	No_chemotherapy
2.97	1	No_chemotherapy
2.98	1	No_chemotherapy
2.99	1	No_chemotherapy
3.03	1	No_chemotherapy
3.06	1	No_chemotherapy
3.12	1	No_chemotherapy
3.14	1	No_chemotherapy
3.16	1	No_chemotherapy
3.32	1	No_chemotherapy
3.42	1	No_chemotherapy
3.51	1	No_chemotherapy
3.53	1	No_chemotherapy
3.59	1	No_chemotherapy
3.69	1	No_chemotherapy
3.72	1	No_chemotherapy
3.75	1	No_chemotherapy
3.8	1	No_chemotherapy
3.84	1	No_chemotherapy
3.86	1	No_chemotherapy
3.94	1	No_chemotherapy
3.95	1	No_chemotherapy
3.99	1	No_chemotherapy
4.07	1	No_chemotherapy
4.08	1	No_chemotherapy
4.1	1	No_chemotherapy
4.12	1	No_chemotherapy
4.14	1	No_chemotherapy
4.18	1	No_chemotherapy
4.2	1	No_chemotherapy
4.35	1	No_chemotherapy
4.37	1	No_chemotherapy
4.39	1	No_chemotherapy
4.46	1	No_chemotherapy
4.7	1	No_chemotherapy
4.77	1	No_chemotherapy
4.9	1	No_chemotherapy
4.96	1	No_chemotherapy
5	1	No_chemotherapy
5.11	1	No_chemotherapy
5.14	1	No_chemotherapy
5.15	1	No_chemotherapy
5.24	1	No_chemotherapy
5.44	1	No_chemotherapy
5.8	1	No_chemotherapy
5.91	1	No_chemotherapy
5.99	1	No_chemotherapy
6.33	1	No_chemotherapy
6.43	1	No_chemotherapy
0.06215	0	No_chemotherapy
0.09845	0	No_chemotherapy
0.1535	0	No_chemotherapy
0.2	0	No_chemotherapy
0.247	0	No_chemotherapy
0.3015	0	No_chemotherapy
0.359	0	No_chemotherapy
0.3905	0	No_chemotherapy
0.448	0	No_chemotherapy
0.5035	0	No_chemotherapy
0.55	0	No_chemotherapy
0.596	0	No_chemotherapy
0.6515	0	No_chemotherapy
0.696	0	No_chemotherapy
0.7525	0	No_chemotherapy
0.8015	0	No_chemotherapy
0.8575	0	No_chemotherapy
0.9	0	No_chemotherapy
0.9465	0	No_chemotherapy
1.085	0	No_chemotherapy
1.165	0	No_chemotherapy
1.245	0	No_chemotherapy
1.335	0	No_chemotherapy
1.415	0	No_chemotherapy
1.49	0	No_chemotherapy
1.595	0	No_chemotherapy
1.67	0	No_chemotherapy
1.745	0	No_chemotherapy
1.825	0	No_chemotherapy
1.915	0	No_chemotherapy
2.195	0	No_chemotherapy
2.395	0	No_chemotherapy
2.59	0	No_chemotherapy
2.795	0	No_chemotherapy
3.04	0	No_chemotherapy
3.07	0	No_chemotherapy
3.095	0	No_chemotherapy
3.135	0	No_chemotherapy
3.165	0	No_chemotherapy
3.195	0	No_chemotherapy
3.235	0	No_chemotherapy
3.265	0	No_chemotherapy
3.29	0	No_chemotherapy
3.335	0	No_chemotherapy
3.365	0	No_chemotherapy
3.395	0	No_chemotherapy
3.43	0	No_chemotherapy
3.47	0	No_chemotherapy
3.5	0	No_chemotherapy
3.535	0	No_chemotherapy
3.565	0	No_chemotherapy
3.595	0	No_chemotherapy
3.635	0	No_chemotherapy
3.67	0	No_chemotherapy
3.695	0	No_chemotherapy
3.74	0	No_chemotherapy
3.765	0	No_chemotherapy
3.795	0	No_chemotherapy
3.835	0	No_chemotherapy
3.875	0	No_chemotherapy
3.895	0	No_chemotherapy
3.935	0	No_chemotherapy
3.96	0	No_chemotherapy
4.005	0	No_chemotherapy
4.005	0	No_chemotherapy
4.015	0	No_chemotherapy
4.015	0	No_chemotherapy
4.025	0	No_chemotherapy
4.025	0	No_chemotherapy
4.035	0	No_chemotherapy
4.035	0	No_chemotherapy
4.05	0	No_chemotherapy
4.05	0	No_chemotherapy
4.05	0	No_chemotherapy
4.05	0	No_chemotherapy
4.065	0	No_chemotherapy
4.065	0	No_chemotherapy
4.075	0	No_chemotherapy
4.075	0	No_chemotherapy
4.075	0	No_chemotherapy
4.09	0	No_chemotherapy
4.09	0	No_chemotherapy
4.09	0	No_chemotherapy
4.09	0	No_chemotherapy
4.11	0	No_chemotherapy
4.11	0	No_chemotherapy
4.11	0	No_chemotherapy
4.11	0	No_chemotherapy
4.125	0	No_chemotherapy
4.125	0	No_chemotherapy
4.135	0	No_chemotherapy
4.135	0	No_chemotherapy
4.15	0	No_chemotherapy
4.15	0	No_chemotherapy
4.15	0	No_chemotherapy
4.15	0	No_chemotherapy
4.15	0	No_chemotherapy
4.165	0	No_chemotherapy
4.165	0	No_chemotherapy
4.175	0	No_chemotherapy
4.175	0	No_chemotherapy
4.185	0	No_chemotherapy
4.185	0	No_chemotherapy
4.195	0	No_chemotherapy
4.195	0	No_chemotherapy
4.21	0	No_chemotherapy
4.21	0	No_chemotherapy
4.21	0	No_chemotherapy
4.21	0	No_chemotherapy
4.21	0	No_chemotherapy
4.225	0	No_chemotherapy
4.225	0	No_chemotherapy
4.235	0	No_chemotherapy
4.235	0	No_chemotherapy
4.245	0	No_chemotherapy
4.245	0	No_chemotherapy
4.255	0	No_chemotherapy
4.255	0	No_chemotherapy
4.265	0	No_chemotherapy
4.265	0	No_chemotherapy
4.275	0	No_chemotherapy
4.275	0	No_chemotherapy
4.285	0	No_chemotherapy
4.285	0	No_chemotherapy
4.285	0	No_chemotherapy
4.295	0	No_chemotherapy
4.295	0	No_chemotherapy
4.31	0	No_chemotherapy
4.31	0	No_chemotherapy
4.31	0	No_chemotherapy
4.31	0	No_chemotherapy
4.325	0	No_chemotherapy
4.325	0	No_chemotherapy
4.34	0	No_chemotherapy
4.34	0	No_chemotherapy
4.34	0	No_chemotherapy
4.34	0	No_chemotherapy
4.355	0	No_chemotherapy
4.355	0	No_chemotherapy
4.355	0	No_chemotherapy
4.365	0	No_chemotherapy
4.365	0	No_chemotherapy
4.375	0	No_chemotherapy
4.375	0	No_chemotherapy
4.385	0	No_chemotherapy
4.385	0	No_chemotherapy
4.405	0	No_chemotherapy
4.405	0	No_chemotherapy
4.405	0	No_chemotherapy
4.405	0	No_chemotherapy
4.405	0	No_chemotherapy
4.405	0	No_chemotherapy
4.425	0	No_chemotherapy
4.425	0	No_chemotherapy
4.425	0	No_chemotherapy
4.44	0	No_chemotherapy
4.44	0	No_chemotherapy
4.44	0	No_chemotherapy
4.44	0	No_chemotherapy
4.455	0	No_chemotherapy
4.455	0	No_chemotherapy
4.465	0	No_chemotherapy
4.465	0	No_chemotherapy
4.48	0	No_chemotherapy
4.48	0	No_chemotherapy
4.48	0	No_chemotherapy
4.48	0	No_chemotherapy
4.495	0	No_chemotherapy
4.495	0	No_chemotherapy
4.495	0	No_chemotherapy
4.505	0	No_chemotherapy
4.505	0	No_chemotherapy
4.515	0	No_chemotherapy
4.515	0	No_chemotherapy
4.525	0	No_chemotherapy
4.525	0	No_chemotherapy
4.535	0	No_chemotherapy
4.535	0	No_chemotherapy
4.545	0	No_chemotherapy
4.545	0	No_chemotherapy
4.555	0	No_chemotherapy
4.555	0	No_chemotherapy
4.565	0	No_chemotherapy
4.565	0	No_chemotherapy
4.575	0	No_chemotherapy
4.575	0	No_chemotherapy
4.575	0	No_chemotherapy
4.585	0	No_chemotherapy
4.585	0	No_chemotherapy
4.595	0	No_chemotherapy
4.595	0	No_chemotherapy
4.605	0	No_chemotherapy
4.605	0	No_chemotherapy
4.615	0	No_chemotherapy
4.615	0	No_chemotherapy
4.625	0	No_chemotherapy
4.625	0	No_chemotherapy
4.635	0	No_chemotherapy
4.635	0	No_chemotherapy
4.645	0	No_chemotherapy
4.645	0	No_chemotherapy
4.645	0	No_chemotherapy
4.655	0	No_chemotherapy
4.655	0	No_chemotherapy
4.665	0	No_chemotherapy
4.665	0	No_chemotherapy
4.675	0	No_chemotherapy
4.675	0	No_chemotherapy
4.685	0	No_chemotherapy
4.685	0	No_chemotherapy
4.695	0	No_chemotherapy
4.695	0	No_chemotherapy
4.71	0	No_chemotherapy
4.71	0	No_chemotherapy
4.71	0	No_chemotherapy
4.71	0	No_chemotherapy
4.71	0	No_chemotherapy
4.725	0	No_chemotherapy
4.725	0	No_chemotherapy
4.735	0	No_chemotherapy
4.735	0	No_chemotherapy
4.745	0	No_chemotherapy
4.745	0	No_chemotherapy
4.76	0	No_chemotherapy
4.76	0	No_chemotherapy
4.76	0	No_chemotherapy
4.76	0	No_chemotherapy
4.775	0	No_chemotherapy
4.775	0	No_chemotherapy
4.785	0	No_chemotherapy
4.785	0	No_chemotherapy
4.785	0	No_chemotherapy
4.8	0	No_chemotherapy
4.8	0	No_chemotherapy
4.8	0	No_chemotherapy
4.8	0	No_chemotherapy
4.815	0	No_chemotherapy
4.815	0	No_chemotherapy
4.825	0	No_chemotherapy
4.825	0	No_chemotherapy
4.835	0	No_chemotherapy
4.835	0	No_chemotherapy
4.845	0	No_chemotherapy
4.845	0	No_chemotherapy
4.855	0	No_chemotherapy
4.855	0	No_chemotherapy
4.855	0	No_chemotherapy
4.865	0	No_chemotherapy
4.865	0	No_chemotherapy
4.875	0	No_chemotherapy
4.875	0	No_chemotherapy
4.885	0	No_chemotherapy
4.885	0	No_chemotherapy
4.895	0	No_chemotherapy
4.895	0	No_chemotherapy
4.905	0	No_chemotherapy
4.905	0	No_chemotherapy
4.915	0	No_chemotherapy
4.915	0	No_chemotherapy
4.93	0	No_chemotherapy
4.93	0	No_chemotherapy
4.93	0	No_chemotherapy
4.93	0	No_chemotherapy
4.93	0	No_chemotherapy
4.95	0	No_chemotherapy
4.95	0	No_chemotherapy
4.95	0	No_chemotherapy
4.95	0	No_chemotherapy
4.965	0	No_chemotherapy
4.965	0	No_chemotherapy
4.98	0	No_chemotherapy
4.98	0	No_chemotherapy
4.98	0	No_chemotherapy
4.98	0	No_chemotherapy
4.995	0	No_chemotherapy
4.995	0	No_chemotherapy
5.005	0	No_chemotherapy
5.005	0	No_chemotherapy
5.015	0	No_chemotherapy
5.015	0	No_chemotherapy
5.025	0	No_chemotherapy
5.025	0	No_chemotherapy
5.025	0	No_chemotherapy
5.035	0	No_chemotherapy
5.035	0	No_chemotherapy
5.045	0	No_chemotherapy
5.045	0	No_chemotherapy
5.045	0	No_chemotherapy
5.055	0	No_chemotherapy
5.055	0	No_chemotherapy
5.065	0	No_chemotherapy
5.065	0	No_chemotherapy
5.065	0	No_chemotherapy
5.08	0	No_chemotherapy
5.08	0	No_chemotherapy
5.08	0	No_chemotherapy
5.08	0	No_chemotherapy
5.08	0	No_chemotherapy
5.095	0	No_chemotherapy
5.095	0	No_chemotherapy
5.105	0	No_chemotherapy
5.105	0	No_chemotherapy
5.115	0	No_chemotherapy
5.115	0	No_chemotherapy
5.115	0	No_chemotherapy
5.125	0	No_chemotherapy
5.125	0	No_chemotherapy
5.135	0	No_chemotherapy
5.135	0	No_chemotherapy
5.135	0	No_chemotherapy
5.145	0	No_chemotherapy
5.145	0	No_chemotherapy
5.155	0	No_chemotherapy
5.155	0	No_chemotherapy
5.155	0	No_chemotherapy
5.165	0	No_chemotherapy
5.165	0	No_chemotherapy
5.175	0	No_chemotherapy
5.175	0	No_chemotherapy
5.175	0	No_chemotherapy
5.2	0	No_chemotherapy
5.2	0	No_chemotherapy
5.2	0	No_chemotherapy
5.2	0	No_chemotherapy
5.2	0	No_chemotherapy
5.2	0	No_chemotherapy
5.2	0	No_chemotherapy
5.2	0	No_chemotherapy
5.2	0	No_chemotherapy
5.23	0	No_chemotherapy
5.23	0	No_chemotherapy
5.23	0	No_chemotherapy
5.23	0	No_chemotherapy
5.23	0	No_chemotherapy
5.245	0	No_chemotherapy
5.245	0	No_chemotherapy
5.245	0	No_chemotherapy
5.255	0	No_chemotherapy
5.255	0	No_chemotherapy
5.265	0	No_chemotherapy
5.265	0	No_chemotherapy
5.265	0	No_chemotherapy
5.275	0	No_chemotherapy
5.275	0	No_chemotherapy
5.285	0	No_chemotherapy
5.285	0	No_chemotherapy
5.285	0	No_chemotherapy
5.295	0	No_chemotherapy
5.295	0	No_chemotherapy
5.305	0	No_chemotherapy
5.305	0	No_chemotherapy
5.315	0	No_chemotherapy
5.315	0	No_chemotherapy
5.315	0	No_chemotherapy
5.325	0	No_chemotherapy
5.325	0	No_chemotherapy
5.335	0	No_chemotherapy
5.335	0	No_chemotherapy
5.335	0	No_chemotherapy
5.345	0	No_chemotherapy
5.345	0	No_chemotherapy
5.355	0	No_chemotherapy
5.355	0	No_chemotherapy
5.355	0	No_chemotherapy
5.365	0	No_chemotherapy
5.365	0	No_chemotherapy
5.375	0	No_chemotherapy
5.375	0	No_chemotherapy
5.375	0	No_chemotherapy
5.39	0	No_chemotherapy
5.39	0	No_chemotherapy
5.39	0	No_chemotherapy
5.39	0	No_chemotherapy
5.39	0	No_chemotherapy
5.405	0	No_chemotherapy
5.405	0	No_chemotherapy
5.42	0	No_chemotherapy
5.42	0	No_chemotherapy
5.42	0	No_chemotherapy
5.42	0	No_chemotherapy
5.42	0	No_chemotherapy
5.435	0	No_chemotherapy
5.435	0	No_chemotherapy
5.45	0	No_chemotherapy
5.45	0	No_chemotherapy
5.45	0	No_chemotherapy
5.45	0	No_chemotherapy
5.45	0	No_chemotherapy
5.465	0	No_chemotherapy
5.465	0	No_chemotherapy
5.465	0	No_chemotherapy
5.48	0	No_chemotherapy
5.48	0	No_chemotherapy
5.48	0	No_chemotherapy
5.48	0	No_chemotherapy
5.48	0	No_chemotherapy
5.495	0	No_chemotherapy
5.495	0	No_chemotherapy
5.505	0	No_chemotherapy
5.505	0	No_chemotherapy
5.515	0	No_chemotherapy
5.515	0	No_chemotherapy
5.515	0	No_chemotherapy
5.525	0	No_chemotherapy
5.525	0	No_chemotherapy
5.535	0	No_chemotherapy
5.535	0	No_chemotherapy
5.535	0	No_chemotherapy
5.545	0	No_chemotherapy
5.545	0	No_chemotherapy
5.555	0	No_chemotherapy
5.555	0	No_chemotherapy
5.555	0	No_chemotherapy
5.565	0	No_chemotherapy
5.565	0	No_chemotherapy
5.575	0	No_chemotherapy
5.575	0	No_chemotherapy
5.575	0	No_chemotherapy
5.585	0	No_chemotherapy
5.585	0	No_chemotherapy
5.595	0	No_chemotherapy
5.595	0	No_chemotherapy
5.595	0	No_chemotherapy
5.605	0	No_chemotherapy
5.605	0	No_chemotherapy
5.615	0	No_chemotherapy
5.615	0	No_chemotherapy
5.625	0	No_chemotherapy
5.625	0	No_chemotherapy
5.625	0	No_chemotherapy
5.635	0	No_chemotherapy
5.635	0	No_chemotherapy
5.645	0	No_chemotherapy
5.645	0	No_chemotherapy
5.645	0	No_chemotherapy
5.655	0	No_chemotherapy
5.655	0	No_chemotherapy
5.665	0	No_chemotherapy
5.665	0	No_chemotherapy
5.665	0	No_chemotherapy
5.675	0	No_chemotherapy
5.675	0	No_chemotherapy
5.685	0	No_chemotherapy
5.685	0	No_chemotherapy
5.685	0	No_chemotherapy
5.695	0	No_chemotherapy
5.695	0	No_chemotherapy
5.705	0	No_chemotherapy
5.705	0	No_chemotherapy
5.715	0	No_chemotherapy
5.715	0	No_chemotherapy
5.715	0	No_chemotherapy
5.725	0	No_chemotherapy
5.725	0	No_chemotherapy
5.735	0	No_chemotherapy
5.735	0	No_chemotherapy
5.735	0	No_chemotherapy
5.75	0	No_chemotherapy
5.75	0	No_chemotherapy
5.75	0	No_chemotherapy
5.75	0	No_chemotherapy
5.75	0	No_chemotherapy
5.765	0	No_chemotherapy
5.765	0	No_chemotherapy
5.785	0	No_chemotherapy
5.785	0	No_chemotherapy
5.785	0	No_chemotherapy
5.785	0	No_chemotherapy
5.785	0	No_chemotherapy
5.785	0	No_chemotherapy
5.785	0	No_chemotherapy
5.785	0	No_chemotherapy
5.805	0	No_chemotherapy
5.805	0	No_chemotherapy
5.815	0	No_chemotherapy
5.815	0	No_chemotherapy
5.825	0	No_chemotherapy
5.825	0	No_chemotherapy
5.825	0	No_chemotherapy
5.84	0	No_chemotherapy
5.84	0	No_chemotherapy
5.84	0	No_chemotherapy
5.84	0	No_chemotherapy
5.84	0	No_chemotherapy
5.86	0	No_chemotherapy
5.86	0	No_chemotherapy
5.86	0	No_chemotherapy
5.86	0	No_chemotherapy
5.86	0	No_chemotherapy
5.875	0	No_chemotherapy
5.875	0	No_chemotherapy
5.89	0	No_chemotherapy
5.89	0	No_chemotherapy
5.89	0	No_chemotherapy
5.89	0	No_chemotherapy
5.89	0	No_chemotherapy
5.905	0	No_chemotherapy
5.905	0	No_chemotherapy
5.915	0	No_chemotherapy
5.915	0	No_chemotherapy
5.915	0	No_chemotherapy
5.925	0	No_chemotherapy
5.925	0	No_chemotherapy
5.935	0	No_chemotherapy
5.935	0	No_chemotherapy
5.935	0	No_chemotherapy
5.95	0	No_chemotherapy
5.95	0	No_chemotherapy
5.95	0	No_chemotherapy
5.95	0	No_chemotherapy
5.95	0	No_chemotherapy
5.965	0	No_chemotherapy
5.965	0	No_chemotherapy
5.975	0	No_chemotherapy
5.975	0	No_chemotherapy
5.975	0	No_chemotherapy
5.985	0	No_chemotherapy
5.985	0	No_chemotherapy
5.995	0	No_chemotherapy
5.995	0	No_chemotherapy
6.01	0	No_chemotherapy
6.01	0	No_chemotherapy
6.025	0	No_chemotherapy
6.04	0	No_chemotherapy
6.04	0	No_chemotherapy
6.055	0	No_chemotherapy
6.065	0	No_chemotherapy
6.075	0	No_chemotherapy
6.075	0	No_chemotherapy
6.085	0	No_chemotherapy
6.095	0	No_chemotherapy
6.105	0	No_chemotherapy
6.115	0	No_chemotherapy
6.125	0	No_chemotherapy
6.135	0	No_chemotherapy
6.145	0	No_chemotherapy
6.155	0	No_chemotherapy
6.155	0	No_chemotherapy
6.165	0	No_chemotherapy
6.175	0	No_chemotherapy
6.185	0	No_chemotherapy
6.195	0	No_chemotherapy
6.205	0	No_chemotherapy
6.215	0	No_chemotherapy
6.225	0	No_chemotherapy
6.235	0	No_chemotherapy
6.235	0	No_chemotherapy
6.245	0	No_chemotherapy
6.255	0	No_chemotherapy
6.265	0	No_chemotherapy
6.275	0	No_chemotherapy
6.285	0	No_chemotherapy
6.295	0	No_chemotherapy
6.305	0	No_chemotherapy
6.305	0	No_chemotherapy
6.315	0	No_chemotherapy
6.325	0	No_chemotherapy
6.335	0	No_chemotherapy
6.345	0	No_chemotherapy
6.355	0	No_chemotherapy
6.365	0	No_chemotherapy
6.38	0	No_chemotherapy
6.38	0	No_chemotherapy
6.38	0	No_chemotherapy
6.395	0	No_chemotherapy
6.405	0	No_chemotherapy
6.415	0	No_chemotherapy
6.425	0	No_chemotherapy
6.435	0	No_chemotherapy
6.445	0	No_chemotherapy
6.455	0	No_chemotherapy
6.465	0	No_chemotherapy
6.465	0	No_chemotherapy
6.485	0	No_chemotherapy
6.485	0	No_chemotherapy
6.485	0	No_chemotherapy
6.505	0	No_chemotherapy
6.515	0	No_chemotherapy
6.525	0	No_chemotherapy
6.535	0	No_chemotherapy
6.535	0	No_chemotherapy
6.545	0	No_chemotherapy
6.555	0	No_chemotherapy
6.565	0	No_chemotherapy
6.575	0	No_chemotherapy
6.585	0	No_chemotherapy
6.595	0	No_chemotherapy
6.605	0	No_chemotherapy
6.615	0	No_chemotherapy
6.615	0	No_chemotherapy
6.625	0	No_chemotherapy
6.635	0	No_chemotherapy
6.645	0	No_chemotherapy
6.655	0	No_chemotherapy
6.665	0	No_chemotherapy
6.675	0	No_chemotherapy
6.685	0	No_chemotherapy
6.695	0	No_chemotherapy
6.695	0	No_chemotherapy
6.705	0	No_chemotherapy
6.715	0	No_chemotherapy
6.725	0	No_chemotherapy
6.735	0	No_chemotherapy
6.745	0	No_chemotherapy
6.755	0	No_chemotherapy
6.765	0	No_chemotherapy
6.765	0	No_chemotherapy
6.775	0	No_chemotherapy
6.785	0	No_chemotherapy
6.795	0	No_chemotherapy
6.805	0	No_chemotherapy
6.815	0	No_chemotherapy
6.825	0	No_chemotherapy
6.835	0	No_chemotherapy
6.845	0	No_chemotherapy
6.845	0	No_chemotherapy
6.855	0	No_chemotherapy
6.865	0	No_chemotherapy
6.875	0	No_chemotherapy
6.885	0	No_chemotherapy
6.895	0	No_chemotherapy
6.905	0	No_chemotherapy
6.915	0	No_chemotherapy
6.925	0	No_chemotherapy
6.925	0	No_chemotherapy
6.935	0	No_chemotherapy
6.945	0	No_chemotherapy
6.955	0	No_chemotherapy
6.965	0	No_chemotherapy
6.975	0	No_chemotherapy
6.985	0	No_chemotherapy
6.995	0	No_chemotherapy
7.025	0	No_chemotherapy
7.055	0	No_chemotherapy
7.085	0	No_chemotherapy
7.115	0	No_chemotherapy
7.145	0	No_chemotherapy
7.175	0	No_chemotherapy
7.195	0	No_chemotherapy
7.225	0	No_chemotherapy
7.255	0	No_chemotherapy
7.285	0	No_chemotherapy
7.315	0	No_chemotherapy
7.345	0	No_chemotherapy
7.375	0	No_chemotherapy
7.395	0	No_chemotherapy
7.425	0	No_chemotherapy
7.455	0	No_chemotherapy
7.485	0	No_chemotherapy
7.515	0	No_chemotherapy
7.545	0	No_chemotherapy
7.575	0	No_chemotherapy
7.595	0	No_chemotherapy
7.625	0	No_chemotherapy
7.655	0	No_chemotherapy
7.685	0	No_chemotherapy
7.715	0	No_chemotherapy
7.745	0	No_chemotherapy
7.775	0	No_chemotherapy
7.795	0	No_chemotherapy
7.825	0	No_chemotherapy
7.855	0	No_chemotherapy
7.885	0	No_chemotherapy
7.915	0	No_chemotherapy
7.945	0	No_chemotherapy
7.975	0	No_chemotherapy
8.135	0	No_chemotherapy
8.265	0	No_chemotherapy
8.405	0	No_chemotherapy
8.535	0	No_chemotherapy
0.038	1	Chemotherapy
0.239	1	Chemotherapy
0.25	1	Chemotherapy
0.273	1	Chemotherapy
0.836	1	Chemotherapy
0.836	1	Chemotherapy
0.836	1	Chemotherapy
1.72	1	Chemotherapy
2.1	1	Chemotherapy
2.17	1	Chemotherapy
2.19	1	Chemotherapy
2.19	1	Chemotherapy
2.25	1	Chemotherapy
2.41	1	Chemotherapy
2.45	1	Chemotherapy
2.48	1	Chemotherapy
2.62	1	Chemotherapy
2.69	1	Chemotherapy
2.72	1	Chemotherapy
2.88	1	Chemotherapy
2.91	1	Chemotherapy
2.96	1	Chemotherapy
2.97	1	Chemotherapy
2.99	1	Chemotherapy
3.01	1	Chemotherapy
3.07	1	Chemotherapy
3.18	1	Chemotherapy
3.24	1	Chemotherapy
3.26	1	Chemotherapy
3.55	1	Chemotherapy
3.57	1	Chemotherapy
3.64	1	Chemotherapy
3.68	1	Chemotherapy
3.73	1	Chemotherapy
3.76	1	Chemotherapy
3.86	1	Chemotherapy
4.11	1	Chemotherapy
4.18	1	Chemotherapy
4.51	1	Chemotherapy
4.65	1	Chemotherapy
4.71	1	Chemotherapy
4.82	1	Chemotherapy
4.85	1	Chemotherapy
4.96	1	Chemotherapy
5.02	1	Chemotherapy
5.15	1	Chemotherapy
5.23	1	Chemotherapy
5.49	1	Chemotherapy
5.86	1	Chemotherapy
6.01	1	Chemotherapy
6.03	1	Chemotherapy
6.06	1	Chemotherapy
6.09	1	Chemotherapy
6.93	1	Chemotherapy
0.02625	0	Chemotherapy
0.061	0	Chemotherapy
0.10145	0	Chemotherapy
0.1335	0	Chemotherapy
0.165	0	Chemotherapy
0.211	0	Chemotherapy
0.2445	0	Chemotherapy
0.2775	0	Chemotherapy
0.3105	0	Chemotherapy
0.3475	0	Chemotherapy
0.382	0	Chemotherapy
0.4155	0	Chemotherapy
0.4485	0	Chemotherapy
0.4855	0	Chemotherapy
0.513	0	Chemotherapy
0.55	0	Chemotherapy
0.5865	0	Chemotherapy
0.6235	0	Chemotherapy
0.6515	0	Chemotherapy
0.6885	0	Chemotherapy
0.725	0	Chemotherapy
0.7875	0	Chemotherapy
0.7875	0	Chemotherapy
0.7875	0	Chemotherapy
0.857	0	Chemotherapy
0.907	0	Chemotherapy
0.907	0	Chemotherapy
0.9675	0	Chemotherapy
1.0345	0	Chemotherapy
1.0345	0	Chemotherapy
1.1	0	Chemotherapy
1.165	0	Chemotherapy
1.24	0	Chemotherapy
1.24	0	Chemotherapy
1.325	0	Chemotherapy
1.415	0	Chemotherapy
1.415	0	Chemotherapy
1.515	0	Chemotherapy
1.515	0	Chemotherapy
1.585	0	Chemotherapy
1.625	0	Chemotherapy
1.695	0	Chemotherapy
1.745	0	Chemotherapy
1.795	0	Chemotherapy
1.845	0	Chemotherapy
1.895	0	Chemotherapy
1.945	0	Chemotherapy
2.075	0	Chemotherapy
2.15	0	Chemotherapy
2.235	0	Chemotherapy
2.305	0	Chemotherapy
2.395	0	Chemotherapy
2.465	0	Chemotherapy
2.535	0	Chemotherapy
2.61	0	Chemotherapy
2.695	0	Chemotherapy
2.765	0	Chemotherapy
2.85	0	Chemotherapy
2.92	0	Chemotherapy
3.02	0	Chemotherapy
3.035	0	Chemotherapy
3.055	0	Chemotherapy
3.055	0	Chemotherapy
3.085	0	Chemotherapy
3.105	0	Chemotherapy
3.125	0	Chemotherapy
3.135	0	Chemotherapy
3.15	0	Chemotherapy
3.175	0	Chemotherapy
3.195	0	Chemotherapy
3.195	0	Chemotherapy
3.23	0	Chemotherapy
3.25	0	Chemotherapy
3.25	0	Chemotherapy
3.275	0	Chemotherapy
3.295	0	Chemotherapy
3.315	0	Chemotherapy
3.325	0	Chemotherapy
3.345	0	Chemotherapy
3.365	0	Chemotherapy
3.375	0	Chemotherapy
3.395	0	Chemotherapy
3.415	0	Chemotherapy
3.435	0	Chemotherapy
3.445	0	Chemotherapy
3.465	0	Chemotherapy
3.49	0	Chemotherapy
3.49	0	Chemotherapy
3.51	0	Chemotherapy
3.54	0	Chemotherapy
3.56	0	Chemotherapy
3.56	0	Chemotherapy
3.585	0	Chemotherapy
3.61	0	Chemotherapy
3.63	0	Chemotherapy
3.63	0	Chemotherapy
3.655	0	Chemotherapy
3.67	0	Chemotherapy
3.69	0	Chemotherapy
3.71	0	Chemotherapy
3.725	0	Chemotherapy
3.745	0	Chemotherapy
3.745	0	Chemotherapy
3.77	0	Chemotherapy
3.79	0	Chemotherapy
3.815	0	Chemotherapy
3.825	0	Chemotherapy
3.84	0	Chemotherapy
3.865	0	Chemotherapy
3.875	0	Chemotherapy
3.895	0	Chemotherapy
3.915	0	Chemotherapy
3.935	0	Chemotherapy
3.945	0	Chemotherapy
3.965	0	Chemotherapy
3.985	0	Chemotherapy
4.005	0	Chemotherapy
4.005	0	Chemotherapy
4.015	0	Chemotherapy
4.015	0	Chemotherapy
4.015	0	Chemotherapy
4.025	0	Chemotherapy
4.025	0	Chemotherapy
4.035	0	Chemotherapy
4.035	0	Chemotherapy
4.035	0	Chemotherapy
4.045	0	Chemotherapy
4.045	0	Chemotherapy
4.055	0	Chemotherapy
4.055	0	Chemotherapy
4.055	0	Chemotherapy
4.065	0	Chemotherapy
4.065	0	Chemotherapy
4.075	0	Chemotherapy
4.075	0	Chemotherapy
4.075	0	Chemotherapy
4.09	0	Chemotherapy
4.09	0	Chemotherapy
4.09	0	Chemotherapy
4.09	0	Chemotherapy
4.09	0	Chemotherapy
4.105	0	Chemotherapy
4.105	0	Chemotherapy
4.115	0	Chemotherapy
4.115	0	Chemotherapy
4.115	0	Chemotherapy
4.135	0	Chemotherapy
4.135	0	Chemotherapy
4.135	0	Chemotherapy
4.135	0	Chemotherapy
4.135	0	Chemotherapy
4.135	0	Chemotherapy
4.135	0	Chemotherapy
4.165	0	Chemotherapy
4.165	0	Chemotherapy
4.165	0	Chemotherapy
4.165	0	Chemotherapy
4.165	0	Chemotherapy
4.165	0	Chemotherapy
4.165	0	Chemotherapy
4.165	0	Chemotherapy
4.185	0	Chemotherapy
4.185	0	Chemotherapy
4.195	0	Chemotherapy
4.195	0	Chemotherapy
4.195	0	Chemotherapy
4.205	0	Chemotherapy
4.205	0	Chemotherapy
4.215	0	Chemotherapy
4.215	0	Chemotherapy
4.215	0	Chemotherapy
4.225	0	Chemotherapy
4.225	0	Chemotherapy
4.235	0	Chemotherapy
4.235	0	Chemotherapy
4.235	0	Chemotherapy
4.245	0	Chemotherapy
4.245	0	Chemotherapy
4.255	0	Chemotherapy
4.255	0	Chemotherapy
4.255	0	Chemotherapy
4.265	0	Chemotherapy
4.265	0	Chemotherapy
4.275	0	Chemotherapy
4.275	0	Chemotherapy
4.275	0	Chemotherapy
4.285	0	Chemotherapy
4.285	0	Chemotherapy
4.295	0	Chemotherapy
4.295	0	Chemotherapy
4.295	0	Chemotherapy
4.305	0	Chemotherapy
4.305	0	Chemotherapy
4.315	0	Chemotherapy
4.315	0	Chemotherapy
4.315	0	Chemotherapy
4.325	0	Chemotherapy
4.325	0	Chemotherapy
4.335	0	Chemotherapy
4.335	0	Chemotherapy
4.335	0	Chemotherapy
4.345	0	Chemotherapy
4.345	0	Chemotherapy
4.345	0	Chemotherapy
4.355	0	Chemotherapy
4.355	0	Chemotherapy
4.365	0	Chemotherapy
4.365	0	Chemotherapy
4.365	0	Chemotherapy
4.375	0	Chemotherapy
4.375	0	Chemotherapy
4.385	0	Chemotherapy
4.385	0	Chemotherapy
4.385	0	Chemotherapy
4.395	0	Chemotherapy
4.395	0	Chemotherapy
4.405	0	Chemotherapy
4.405	0	Chemotherapy
4.405	0	Chemotherapy
4.415	0	Chemotherapy
4.415	0	Chemotherapy
4.425	0	Chemotherapy
4.425	0	Chemotherapy
4.425	0	Chemotherapy
4.435	0	Chemotherapy
4.435	0	Chemotherapy
4.445	0	Chemotherapy
4.445	0	Chemotherapy
4.445	0	Chemotherapy
4.455	0	Chemotherapy
4.455	0	Chemotherapy
4.465	0	Chemotherapy
4.465	0	Chemotherapy
4.465	0	Chemotherapy
4.475	0	Chemotherapy
4.475	0	Chemotherapy
4.49	0	Chemotherapy
4.49	0	Chemotherapy
4.49	0	Chemotherapy
4.49	0	Chemotherapy
4.49	0	Chemotherapy
4.505	0	Chemotherapy
4.505	0	Chemotherapy
4.505	0	Chemotherapy
4.515	0	Chemotherapy
4.515	0	Chemotherapy
4.53	0	Chemotherapy
4.53	0	Chemotherapy
4.53	0	Chemotherapy
4.53	0	Chemotherapy
4.53	0	Chemotherapy
4.545	0	Chemotherapy
4.545	0	Chemotherapy
4.545	0	Chemotherapy
4.555	0	Chemotherapy
4.555	0	Chemotherapy
4.565	0	Chemotherapy
4.565	0	Chemotherapy
4.565	0	Chemotherapy
4.575	0	Chemotherapy
4.575	0	Chemotherapy
4.585	0	Chemotherapy
4.585	0	Chemotherapy
4.585	0	Chemotherapy
4.595	0	Chemotherapy
4.595	0	Chemotherapy
4.605	0	Chemotherapy
4.605	0	Chemotherapy
4.605	0	Chemotherapy
4.625	0	Chemotherapy
4.625	0	Chemotherapy
4.625	0	Chemotherapy
4.625	0	Chemotherapy
4.625	0	Chemotherapy
4.625	0	Chemotherapy
4.625	0	Chemotherapy
4.645	0	Chemotherapy
4.645	0	Chemotherapy
4.645	0	Chemotherapy
4.655	0	Chemotherapy
4.655	0	Chemotherapy
4.67	0	Chemotherapy
4.67	0	Chemotherapy
4.67	0	Chemotherapy
4.67	0	Chemotherapy
4.67	0	Chemotherapy
4.67	0	Chemotherapy
4.695	0	Chemotherapy
4.695	0	Chemotherapy
4.695	0	Chemotherapy
4.695	0	Chemotherapy
4.695	0	Chemotherapy
4.695	0	Chemotherapy
4.695	0	Chemotherapy
4.715	0	Chemotherapy
4.715	0	Chemotherapy
4.715	0	Chemotherapy
4.725	0	Chemotherapy
4.725	0	Chemotherapy
4.735	0	Chemotherapy
4.735	0	Chemotherapy
4.735	0	Chemotherapy
4.745	0	Chemotherapy
4.745	0	Chemotherapy
4.76	0	Chemotherapy
4.76	0	Chemotherapy
4.76	0	Chemotherapy
4.76	0	Chemotherapy
4.76	0	Chemotherapy
4.775	0	Chemotherapy
4.775	0	Chemotherapy
4.775	0	Chemotherapy
4.795	0	Chemotherapy
4.795	0	Chemotherapy
4.795	0	Chemotherapy
4.795	0	Chemotherapy
4.795	0	Chemotherapy
4.795	0	Chemotherapy
4.795	0	Chemotherapy
4.815	0	Chemotherapy
4.815	0	Chemotherapy
4.815	0	Chemotherapy
4.825	0	Chemotherapy
4.825	0	Chemotherapy
4.835	0	Chemotherapy
4.835	0	Chemotherapy
4.835	0	Chemotherapy
4.845	0	Chemotherapy
4.845	0	Chemotherapy
4.86	0	Chemotherapy
4.86	0	Chemotherapy
4.86	0	Chemotherapy
4.86	0	Chemotherapy
4.86	0	Chemotherapy
4.875	0	Chemotherapy
4.875	0	Chemotherapy
4.875	0	Chemotherapy
4.895	0	Chemotherapy
4.895	0	Chemotherapy
4.895	0	Chemotherapy
4.895	0	Chemotherapy
4.895	0	Chemotherapy
4.895	0	Chemotherapy
4.895	0	Chemotherapy
4.915	0	Chemotherapy
4.915	0	Chemotherapy
4.915	0	Chemotherapy
4.925	0	Chemotherapy
4.925	0	Chemotherapy
4.94	0	Chemotherapy
4.94	0	Chemotherapy
4.94	0	Chemotherapy
4.94	0	Chemotherapy
4.94	0	Chemotherapy
4.955	0	Chemotherapy
4.955	0	Chemotherapy
4.955	0	Chemotherapy
4.965	0	Chemotherapy
4.965	0	Chemotherapy
4.975	0	Chemotherapy
4.975	0	Chemotherapy
4.975	0	Chemotherapy
4.985	0	Chemotherapy
4.985	0	Chemotherapy
5	0	Chemotherapy
5	0	Chemotherapy
5	0	Chemotherapy
5	0	Chemotherapy
5	0	Chemotherapy
5.015	0	Chemotherapy
5.025	0	Chemotherapy
5.025	0	Chemotherapy
5.035	0	Chemotherapy
5.035	0	Chemotherapy
5.045	0	Chemotherapy
5.045	0	Chemotherapy
5.055	0	Chemotherapy
5.055	0	Chemotherapy
5.065	0	Chemotherapy
5.065	0	Chemotherapy
5.075	0	Chemotherapy
5.075	0	Chemotherapy
5.09	0	Chemotherapy
5.09	0	Chemotherapy
5.09	0	Chemotherapy
5.09	0	Chemotherapy
5.11	0	Chemotherapy
5.11	0	Chemotherapy
5.11	0	Chemotherapy
5.11	0	Chemotherapy
5.125	0	Chemotherapy
5.125	0	Chemotherapy
5.135	0	Chemotherapy
5.145	0	Chemotherapy
5.145	0	Chemotherapy
5.16	0	Chemotherapy
5.16	0	Chemotherapy
5.16	0	Chemotherapy
5.16	0	Chemotherapy
5.18	0	Chemotherapy
5.18	0	Chemotherapy
5.18	0	Chemotherapy
5.18	0	Chemotherapy
5.195	0	Chemotherapy
5.195	0	Chemotherapy
5.21	0	Chemotherapy
5.21	0	Chemotherapy
5.21	0	Chemotherapy
5.21	0	Chemotherapy
5.225	0	Chemotherapy
5.225	0	Chemotherapy
5.24	0	Chemotherapy
5.24	0	Chemotherapy
5.24	0	Chemotherapy
5.24	0	Chemotherapy
5.255	0	Chemotherapy
5.265	0	Chemotherapy
5.265	0	Chemotherapy
5.275	0	Chemotherapy
5.275	0	Chemotherapy
5.285	0	Chemotherapy
5.285	0	Chemotherapy
5.295	0	Chemotherapy
5.295	0	Chemotherapy
5.305	0	Chemotherapy
5.305	0	Chemotherapy
5.315	0	Chemotherapy
5.315	0	Chemotherapy
5.325	0	Chemotherapy
5.325	0	Chemotherapy
5.335	0	Chemotherapy
5.335	0	Chemotherapy
5.345	0	Chemotherapy
5.345	0	Chemotherapy
5.355	0	Chemotherapy
5.355	0	Chemotherapy
5.365	0	Chemotherapy
5.365	0	Chemotherapy
5.375	0	Chemotherapy
5.375	0	Chemotherapy
5.385	0	Chemotherapy
5.395	0	Chemotherapy
5.395	0	Chemotherapy
5.405	0	Chemotherapy
5.405	0	Chemotherapy
5.42	0	Chemotherapy
5.42	0	Chemotherapy
5.42	0	Chemotherapy
5.42	0	Chemotherapy
5.44	0	Chemotherapy
5.44	0	Chemotherapy
5.44	0	Chemotherapy
5.44	0	Chemotherapy
5.455	0	Chemotherapy
5.455	0	Chemotherapy
5.465	0	Chemotherapy
5.465	0	Chemotherapy
5.475	0	Chemotherapy
5.475	0	Chemotherapy
5.485	0	Chemotherapy
5.485	0	Chemotherapy
5.505	0	Chemotherapy
5.505	0	Chemotherapy
5.505	0	Chemotherapy
5.505	0	Chemotherapy
5.505	0	Chemotherapy
5.525	0	Chemotherapy
5.525	0	Chemotherapy
5.535	0	Chemotherapy
5.535	0	Chemotherapy
5.545	0	Chemotherapy
5.545	0	Chemotherapy
5.555	0	Chemotherapy
5.555	0	Chemotherapy
5.565	0	Chemotherapy
5.565	0	Chemotherapy
5.575	0	Chemotherapy
5.575	0	Chemotherapy
5.585	0	Chemotherapy
5.585	0	Chemotherapy
5.595	0	Chemotherapy
5.595	0	Chemotherapy
5.605	0	Chemotherapy
5.605	0	Chemotherapy
5.615	0	Chemotherapy
5.615	0	Chemotherapy
5.625	0	Chemotherapy
5.635	0	Chemotherapy
5.635	0	Chemotherapy
5.645	0	Chemotherapy
5.645	0	Chemotherapy
5.655	0	Chemotherapy
5.655	0	Chemotherapy
5.665	0	Chemotherapy
5.665	0	Chemotherapy
5.675	0	Chemotherapy
5.675	0	Chemotherapy
5.685	0	Chemotherapy
5.685	0	Chemotherapy
5.695	0	Chemotherapy
5.695	0	Chemotherapy
5.705	0	Chemotherapy
5.705	0	Chemotherapy
5.715	0	Chemotherapy
5.715	0	Chemotherapy
5.725	0	Chemotherapy
5.725	0	Chemotherapy
5.735	0	Chemotherapy
5.735	0	Chemotherapy
5.745	0	Chemotherapy
5.745	0	Chemotherapy
5.755	0	Chemotherapy
5.765	0	Chemotherapy
5.765	0	Chemotherapy
5.775	0	Chemotherapy
5.775	0	Chemotherapy
5.785	0	Chemotherapy
5.785	0	Chemotherapy
5.795	0	Chemotherapy
5.795	0	Chemotherapy
5.805	0	Chemotherapy
5.805	0	Chemotherapy
5.82	0	Chemotherapy
5.82	0	Chemotherapy
5.82	0	Chemotherapy
5.82	0	Chemotherapy
5.835	0	Chemotherapy
5.835	0	Chemotherapy
5.845	0	Chemotherapy
5.845	0	Chemotherapy
5.855	0	Chemotherapy
5.855	0	Chemotherapy
5.865	0	Chemotherapy
5.865	0	Chemotherapy
5.875	0	Chemotherapy
5.895	0	Chemotherapy
5.895	0	Chemotherapy
5.895	0	Chemotherapy
5.895	0	Chemotherapy
5.895	0	Chemotherapy
5.895	0	Chemotherapy
5.915	0	Chemotherapy
5.915	0	Chemotherapy
5.925	0	Chemotherapy
5.925	0	Chemotherapy
5.935	0	Chemotherapy
5.935	0	Chemotherapy
5.945	0	Chemotherapy
5.945	0	Chemotherapy
5.955	0	Chemotherapy
5.955	0	Chemotherapy
5.965	0	Chemotherapy
5.965	0	Chemotherapy
5.975	0	Chemotherapy
5.975	0	Chemotherapy
5.985	0	Chemotherapy
5.985	0	Chemotherapy
5.995	0	Chemotherapy
6.015	0	Chemotherapy
6.025	0	Chemotherapy
6.04	0	Chemotherapy
6.04	0	Chemotherapy
6.055	0	Chemotherapy
6.065	0	Chemotherapy
6.075	0	Chemotherapy
6.085	0	Chemotherapy
6.105	0	Chemotherapy
6.105	0	Chemotherapy
6.105	0	Chemotherapy
6.125	0	Chemotherapy
6.135	0	Chemotherapy
6.145	0	Chemotherapy
6.155	0	Chemotherapy
6.165	0	Chemotherapy
6.175	0	Chemotherapy
6.185	0	Chemotherapy
6.195	0	Chemotherapy
6.205	0	Chemotherapy
6.215	0	Chemotherapy
6.225	0	Chemotherapy
6.235	0	Chemotherapy
6.245	0	Chemotherapy
6.255	0	Chemotherapy
6.265	0	Chemotherapy
6.275	0	Chemotherapy
6.285	0	Chemotherapy
6.295	0	Chemotherapy
6.305	0	Chemotherapy
6.315	0	Chemotherapy
6.325	0	Chemotherapy
6.345	0	Chemotherapy
6.355	0	Chemotherapy
6.365	0	Chemotherapy
6.375	0	Chemotherapy
6.385	0	Chemotherapy
6.395	0	Chemotherapy
6.405	0	Chemotherapy
6.415	0	Chemotherapy
6.425	0	Chemotherapy
6.435	0	Chemotherapy
6.445	0	Chemotherapy
6.455	0	Chemotherapy
6.465	0	Chemotherapy
6.475	0	Chemotherapy
6.485	0	Chemotherapy
6.495	0	Chemotherapy
6.505	0	Chemotherapy
6.515	0	Chemotherapy
6.525	0	Chemotherapy
6.535	0	Chemotherapy
6.545	0	Chemotherapy
6.555	0	Chemotherapy
6.565	0	Chemotherapy
6.575	0	Chemotherapy
6.585	0	Chemotherapy
6.595	0	Chemotherapy
6.605	0	Chemotherapy
6.615	0	Chemotherapy
6.625	0	Chemotherapy
6.635	0	Chemotherapy
6.645	0	Chemotherapy
6.655	0	Chemotherapy
6.675	0	Chemotherapy
6.685	0	Chemotherapy
6.695	0	Chemotherapy
6.705	0	Chemotherapy
6.715	0	Chemotherapy
6.725	0	Chemotherapy
6.735	0	Chemotherapy
6.745	0	Chemotherapy
6.755	0	Chemotherapy
6.765	0	Chemotherapy
6.775	0	Chemotherapy
6.785	0	Chemotherapy
6.795	0	Chemotherapy
6.805	0	Chemotherapy
6.815	0	Chemotherapy
6.825	0	Chemotherapy
6.835	0	Chemotherapy
6.845	0	Chemotherapy
6.855	0	Chemotherapy
6.865	0	Chemotherapy
6.88	0	Chemotherapy
6.88	0	Chemotherapy
6.895	0	Chemotherapy
6.905	0	Chemotherapy
6.915	0	Chemotherapy
6.925	0	Chemotherapy
6.945	0	Chemotherapy
6.945	0	Chemotherapy
6.945	0	Chemotherapy
6.965	0	Chemotherapy
6.975	0	Chemotherapy
6.985	0	Chemotherapy
7.025	0	Chemotherapy
7.055	0	Chemotherapy
7.075	0	Chemotherapy
7.105	0	Chemotherapy
7.125	0	Chemotherapy
7.155	0	Chemotherapy
7.175	0	Chemotherapy
7.205	0	Chemotherapy
7.235	0	Chemotherapy
7.255	0	Chemotherapy
7.29	0	Chemotherapy
7.305	0	Chemotherapy
7.335	0	Chemotherapy
7.35	0	Chemotherapy
7.385	0	Chemotherapy
7.415	0	Chemotherapy
7.435	0	Chemotherapy
7.465	0	Chemotherapy
7.485	0	Chemotherapy
7.515	0	Chemotherapy
7.535	0	Chemotherapy
7.565	0	Chemotherapy
7.585	0	Chemotherapy
7.615	0	Chemotherapy
7.645	0	Chemotherapy
7.665	0	Chemotherapy
7.695	0	Chemotherapy
7.715	0	Chemotherapy
7.745	0	Chemotherapy
7.765	0	Chemotherapy
7.795	0	Chemotherapy
7.825	0	Chemotherapy
7.845	0	Chemotherapy
7.875	0	Chemotherapy
7.895	0	Chemotherapy
7.925	0	Chemotherapy
7.945	0	Chemotherapy
7.975	0	Chemotherapy
8.095	0	Chemotherapy
8.185	0	Chemotherapy
8.275	0	Chemotherapy
