## Supplementary data files for "Cancer patient survival can be accurately parameterized, revealing time-dependent therapeutic effects and doubling the precision of small trials": MINDACT_2D.csv

Time	Event	Arm
0.942	1	No_chemotherapy
1.16	1	No_chemotherapy
1.22	1	No_chemotherapy
1.3	1	No_chemotherapy
1.42	1	No_chemotherapy
1.48	1	No_chemotherapy
1.53	1	No_chemotherapy
1.63	1	No_chemotherapy
1.73	1	No_chemotherapy
1.81	1	No_chemotherapy
1.85	1	No_chemotherapy
1.87	1	No_chemotherapy
1.91	1	No_chemotherapy
2.25	1	No_chemotherapy
2.57	1	No_chemotherapy
2.68	1	No_chemotherapy
2.98	1	No_chemotherapy
3.07	1	No_chemotherapy
3.13	1	No_chemotherapy
3.16	1	No_chemotherapy
3.37	1	No_chemotherapy
3.86	1	No_chemotherapy
4.09	1	No_chemotherapy
4.2	1	No_chemotherapy
4.42	1	No_chemotherapy
4.44	1	No_chemotherapy
4.48	1	No_chemotherapy
4.72	1	No_chemotherapy
4.78	1	No_chemotherapy
4.9	1	No_chemotherapy
5.4	1	No_chemotherapy
5.92	1	No_chemotherapy
6.07	1	No_chemotherapy
6.86	1	No_chemotherapy
0.09915	0	No_chemotherapy
0.2005	0	No_chemotherapy
0.3015	0	No_chemotherapy
0.403	0	No_chemotherapy
0.5045	0	No_chemotherapy
0.6055	0	No_chemotherapy
0.7075	0	No_chemotherapy
0.8085	0	No_chemotherapy
0.913	0	No_chemotherapy
1.21	0	No_chemotherapy
1.41	0	No_chemotherapy
1.6	0	No_chemotherapy
1.805	0	No_chemotherapy
2.17	0	No_chemotherapy
2.335	0	No_chemotherapy
2.495	0	No_chemotherapy
2.67	0	No_chemotherapy
2.835	0	No_chemotherapy
3.045	0	No_chemotherapy
3.065	0	No_chemotherapy
3.105	0	No_chemotherapy
3.135	0	No_chemotherapy
3.175	0	No_chemotherapy
3.205	0	No_chemotherapy
3.245	0	No_chemotherapy
3.275	0	No_chemotherapy
3.32	0	No_chemotherapy
3.345	0	No_chemotherapy
3.375	0	No_chemotherapy
3.415	0	No_chemotherapy
3.445	0	No_chemotherapy
3.485	0	No_chemotherapy
3.515	0	No_chemotherapy
3.555	0	No_chemotherapy
3.585	0	No_chemotherapy
3.625	0	No_chemotherapy
3.655	0	No_chemotherapy
3.685	0	No_chemotherapy
3.725	0	No_chemotherapy
3.755	0	No_chemotherapy
3.79	0	No_chemotherapy
3.83	0	No_chemotherapy
3.87	0	No_chemotherapy
3.89	0	No_chemotherapy
3.935	0	No_chemotherapy
3.965	0	No_chemotherapy
4.005	0	No_chemotherapy
4.015	0	No_chemotherapy
4.025	0	No_chemotherapy
4.035	0	No_chemotherapy
4.045	0	No_chemotherapy
4.055	0	No_chemotherapy
4.065	0	No_chemotherapy
4.075	0	No_chemotherapy
4.085	0	No_chemotherapy
4.095	0	No_chemotherapy
4.11	0	No_chemotherapy
4.11	0	No_chemotherapy
4.13	0	No_chemotherapy
4.13	0	No_chemotherapy
4.145	0	No_chemotherapy
4.155	0	No_chemotherapy
4.17	0	No_chemotherapy
4.17	0	No_chemotherapy
4.19	0	No_chemotherapy
4.19	0	No_chemotherapy
4.205	0	No_chemotherapy
4.215	0	No_chemotherapy
4.225	0	No_chemotherapy
4.235	0	No_chemotherapy
4.245	0	No_chemotherapy
4.245	0	No_chemotherapy
4.255	0	No_chemotherapy
4.265	0	No_chemotherapy
4.275	0	No_chemotherapy
4.285	0	No_chemotherapy
4.295	0	No_chemotherapy
4.305	0	No_chemotherapy
4.315	0	No_chemotherapy
4.325	0	No_chemotherapy
4.335	0	No_chemotherapy
4.35	0	No_chemotherapy
4.35	0	No_chemotherapy
4.375	0	No_chemotherapy
4.375	0	No_chemotherapy
4.375	0	No_chemotherapy
4.4	0	No_chemotherapy
4.4	0	No_chemotherapy
4.415	0	No_chemotherapy
4.425	0	No_chemotherapy
4.435	0	No_chemotherapy
4.445	0	No_chemotherapy
4.455	0	No_chemotherapy
4.47	0	No_chemotherapy
4.47	0	No_chemotherapy
4.485	0	No_chemotherapy
4.495	0	No_chemotherapy
4.495	0	No_chemotherapy
4.505	0	No_chemotherapy
4.515	0	No_chemotherapy
4.525	0	No_chemotherapy
4.535	0	No_chemotherapy
4.545	0	No_chemotherapy
4.56	0	No_chemotherapy
4.56	0	No_chemotherapy
4.575	0	No_chemotherapy
4.585	0	No_chemotherapy
4.595	0	No_chemotherapy
4.605	0	No_chemotherapy
4.615	0	No_chemotherapy
4.625	0	No_chemotherapy
4.635	0	No_chemotherapy
4.645	0	No_chemotherapy
4.655	0	No_chemotherapy
4.665	0	No_chemotherapy
4.68	0	No_chemotherapy
4.68	0	No_chemotherapy
4.695	0	No_chemotherapy
4.705	0	No_chemotherapy
4.715	0	No_chemotherapy
4.725	0	No_chemotherapy
4.735	0	No_chemotherapy
4.75	0	No_chemotherapy
4.75	0	No_chemotherapy
4.75	0	No_chemotherapy
4.765	0	No_chemotherapy
4.775	0	No_chemotherapy
4.785	0	No_chemotherapy
4.8	0	No_chemotherapy
4.8	0	No_chemotherapy
4.815	0	No_chemotherapy
4.825	0	No_chemotherapy
4.835	0	No_chemotherapy
4.845	0	No_chemotherapy
4.855	0	No_chemotherapy
4.865	0	No_chemotherapy
4.875	0	No_chemotherapy
4.89	0	No_chemotherapy
4.89	0	No_chemotherapy
4.905	0	No_chemotherapy
4.915	0	No_chemotherapy
4.925	0	No_chemotherapy
4.935	0	No_chemotherapy
4.945	0	No_chemotherapy
4.955	0	No_chemotherapy
4.965	0	No_chemotherapy
4.975	0	No_chemotherapy
4.985	0	No_chemotherapy
4.995	0	No_chemotherapy
5.015	0	No_chemotherapy
5.025	0	No_chemotherapy
5.035	0	No_chemotherapy
5.045	0	No_chemotherapy
5.055	0	No_chemotherapy
5.065	0	No_chemotherapy
5.075	0	No_chemotherapy
5.085	0	No_chemotherapy
5.095	0	No_chemotherapy
5.105	0	No_chemotherapy
5.115	0	No_chemotherapy
5.125	0	No_chemotherapy
5.135	0	No_chemotherapy
5.155	0	No_chemotherapy
5.165	0	No_chemotherapy
5.175	0	No_chemotherapy
5.185	0	No_chemotherapy
5.195	0	No_chemotherapy
5.205	0	No_chemotherapy
5.215	0	No_chemotherapy
5.225	0	No_chemotherapy
5.235	0	No_chemotherapy
5.245	0	No_chemotherapy
5.255	0	No_chemotherapy
5.265	0	No_chemotherapy
5.275	0	No_chemotherapy
5.295	0	No_chemotherapy
5.305	0	No_chemotherapy
5.32	0	No_chemotherapy
5.32	0	No_chemotherapy
5.335	0	No_chemotherapy
5.345	0	No_chemotherapy
5.355	0	No_chemotherapy
5.365	0	No_chemotherapy
5.375	0	No_chemotherapy
5.39	0	No_chemotherapy
5.39	0	No_chemotherapy
5.405	0	No_chemotherapy
5.415	0	No_chemotherapy
5.435	0	No_chemotherapy
5.445	0	No_chemotherapy
5.455	0	No_chemotherapy
5.465	0	No_chemotherapy
5.475	0	No_chemotherapy
5.485	0	No_chemotherapy
5.495	0	No_chemotherapy
5.505	0	No_chemotherapy
5.515	0	No_chemotherapy
5.525	0	No_chemotherapy
5.535	0	No_chemotherapy
5.545	0	No_chemotherapy
5.555	0	No_chemotherapy
5.565	0	No_chemotherapy
5.585	0	No_chemotherapy
5.595	0	No_chemotherapy
5.605	0	No_chemotherapy
5.615	0	No_chemotherapy
5.625	0	No_chemotherapy
5.635	0	No_chemotherapy
5.645	0	No_chemotherapy
5.655	0	No_chemotherapy
5.665	0	No_chemotherapy
5.675	0	No_chemotherapy
5.685	0	No_chemotherapy
5.695	0	No_chemotherapy
5.705	0	No_chemotherapy
5.725	0	No_chemotherapy
5.735	0	No_chemotherapy
5.745	0	No_chemotherapy
5.755	0	No_chemotherapy
5.765	0	No_chemotherapy
5.775	0	No_chemotherapy
5.785	0	No_chemotherapy
5.795	0	No_chemotherapy
5.805	0	No_chemotherapy
5.815	0	No_chemotherapy
5.825	0	No_chemotherapy
5.835	0	No_chemotherapy
5.845	0	No_chemotherapy
5.865	0	No_chemotherapy
5.875	0	No_chemotherapy
5.885	0	No_chemotherapy
5.895	0	No_chemotherapy
5.905	0	No_chemotherapy
5.915	0	No_chemotherapy
5.925	0	No_chemotherapy
5.935	0	No_chemotherapy
5.945	0	No_chemotherapy
5.955	0	No_chemotherapy
5.965	0	No_chemotherapy
5.975	0	No_chemotherapy
5.985	0	No_chemotherapy
6.025	0	No_chemotherapy
6.045	0	No_chemotherapy
6.065	0	No_chemotherapy
6.085	0	No_chemotherapy
6.105	0	No_chemotherapy
6.125	0	No_chemotherapy
6.145	0	No_chemotherapy
6.165	0	No_chemotherapy
6.185	0	No_chemotherapy
6.205	0	No_chemotherapy
6.225	0	No_chemotherapy
6.245	0	No_chemotherapy
6.265	0	No_chemotherapy
6.285	0	No_chemotherapy
6.305	0	No_chemotherapy
6.325	0	No_chemotherapy
6.345	0	No_chemotherapy
6.365	0	No_chemotherapy
6.385	0	No_chemotherapy
6.405	0	No_chemotherapy
6.425	0	No_chemotherapy
6.445	0	No_chemotherapy
6.465	0	No_chemotherapy
6.485	0	No_chemotherapy
6.515	0	No_chemotherapy
6.535	0	No_chemotherapy
6.555	0	No_chemotherapy
6.575	0	No_chemotherapy
6.595	0	No_chemotherapy
6.615	0	No_chemotherapy
6.635	0	No_chemotherapy
6.655	0	No_chemotherapy
6.675	0	No_chemotherapy
6.695	0	No_chemotherapy
6.715	0	No_chemotherapy
6.735	0	No_chemotherapy
6.755	0	No_chemotherapy
6.775	0	No_chemotherapy
6.795	0	No_chemotherapy
6.815	0	No_chemotherapy
6.835	0	No_chemotherapy
6.855	0	No_chemotherapy
6.875	0	No_chemotherapy
6.895	0	No_chemotherapy
6.915	0	No_chemotherapy
6.935	0	No_chemotherapy
6.955	0	No_chemotherapy
6.975	0	No_chemotherapy
7.045	0	No_chemotherapy
7.095	0	No_chemotherapy
7.145	0	No_chemotherapy
7.195	0	No_chemotherapy
7.235	0	No_chemotherapy
7.285	0	No_chemotherapy
7.335	0	No_chemotherapy
7.385	0	No_chemotherapy
7.425	0	No_chemotherapy
7.475	0	No_chemotherapy
7.525	0	No_chemotherapy
7.575	0	No_chemotherapy
7.615	0	No_chemotherapy
7.665	0	No_chemotherapy
7.715	0	No_chemotherapy
7.765	0	No_chemotherapy
7.805	0	No_chemotherapy
7.855	0	No_chemotherapy
7.905	0	No_chemotherapy
7.955	0	No_chemotherapy
8.025	0	No_chemotherapy
8.045	0	No_chemotherapy
8.065	0	No_chemotherapy
0.268	1	Chemotherapy
0.268	1	Chemotherapy
0.288	1	Chemotherapy
0.832	1	Chemotherapy
1.05	1	Chemotherapy
1.26	1	Chemotherapy
1.27	1	Chemotherapy
1.64	1	Chemotherapy
1.85	1	Chemotherapy
1.88	1	Chemotherapy
1.88	1	Chemotherapy
1.99	1	Chemotherapy
2.27	1	Chemotherapy
2.46	1	Chemotherapy
2.57	1	Chemotherapy
2.68	1	Chemotherapy
2.68	1	Chemotherapy
3.03	1	Chemotherapy
4	1	Chemotherapy
4.14	1	Chemotherapy
4.19	1	Chemotherapy
4.28	1	Chemotherapy
4.5	1	Chemotherapy
4.93	1	Chemotherapy
5.37	1	Chemotherapy
5.6	1	Chemotherapy
5.77	1	Chemotherapy
6.1	1	Chemotherapy
0.0636	0	Chemotherapy
0.1238	0	Chemotherapy
0.1238	0	Chemotherapy
0.189	0	Chemotherapy
0.2585	0	Chemotherapy
0.3105	0	Chemotherapy
0.3665	0	Chemotherapy
0.4215	0	Chemotherapy
0.4725	0	Chemotherapy
0.5225	0	Chemotherapy
0.5785	0	Chemotherapy
0.6335	0	Chemotherapy
0.6795	0	Chemotherapy
0.738	0	Chemotherapy
0.7995	0	Chemotherapy
0.8395	0	Chemotherapy
0.8915	0	Chemotherapy
0.9465	0	Chemotherapy
1.023	0	Chemotherapy
1.55	0	Chemotherapy
2.205	0	Chemotherapy
2.325	0	Chemotherapy
2.425	0	Chemotherapy
2.545	0	Chemotherapy
2.655	0	Chemotherapy
2.795	0	Chemotherapy
2.965	0	Chemotherapy
3.065	0	Chemotherapy
3.13	0	Chemotherapy
3.13	0	Chemotherapy
3.175	0	Chemotherapy
3.205	0	Chemotherapy
3.27	0	Chemotherapy
3.305	0	Chemotherapy
3.33	0	Chemotherapy
3.36	0	Chemotherapy
3.405	0	Chemotherapy
3.445	0	Chemotherapy
3.475	0	Chemotherapy
3.515	0	Chemotherapy
3.555	0	Chemotherapy
3.585	0	Chemotherapy
3.625	0	Chemotherapy
3.665	0	Chemotherapy
3.705	0	Chemotherapy
3.735	0	Chemotherapy
3.775	0	Chemotherapy
3.815	0	Chemotherapy
3.855	0	Chemotherapy
3.89	0	Chemotherapy
3.915	0	Chemotherapy
3.975	0	Chemotherapy
4.02	0	Chemotherapy
4.02	0	Chemotherapy
4.035	0	Chemotherapy
4.045	0	Chemotherapy
4.055	0	Chemotherapy
4.065	0	Chemotherapy
4.075	0	Chemotherapy
4.1	0	Chemotherapy
4.1	0	Chemotherapy
4.1	0	Chemotherapy
4.1	0	Chemotherapy
4.13	0	Chemotherapy
4.13	0	Chemotherapy
4.165	0	Chemotherapy
4.165	0	Chemotherapy
4.165	0	Chemotherapy
4.165	0	Chemotherapy
4.165	0	Chemotherapy
4.2	0	Chemotherapy
4.2	0	Chemotherapy
4.245	0	Chemotherapy
4.245	0	Chemotherapy
4.245	0	Chemotherapy
4.245	0	Chemotherapy
4.245	0	Chemotherapy
4.245	0	Chemotherapy
4.245	0	Chemotherapy
4.305	0	Chemotherapy
4.305	0	Chemotherapy
4.305	0	Chemotherapy
4.305	0	Chemotherapy
4.305	0	Chemotherapy
4.41	0	Chemotherapy
4.41	0	Chemotherapy
4.41	0	Chemotherapy
4.41	0	Chemotherapy
4.41	0	Chemotherapy
4.41	0	Chemotherapy
4.41	0	Chemotherapy
4.41	0	Chemotherapy
4.41	0	Chemotherapy
4.41	0	Chemotherapy
4.41	0	Chemotherapy
4.41	0	Chemotherapy
4.41	0	Chemotherapy
4.41	0	Chemotherapy
4.41	0	Chemotherapy
4.495	0	Chemotherapy
4.505	0	Chemotherapy
4.515	0	Chemotherapy
4.525	0	Chemotherapy
4.535	0	Chemotherapy
4.545	0	Chemotherapy
4.555	0	Chemotherapy
4.565	0	Chemotherapy
4.575	0	Chemotherapy
4.585	0	Chemotherapy
4.595	0	Chemotherapy
4.605	0	Chemotherapy
4.615	0	Chemotherapy
4.625	0	Chemotherapy
4.635	0	Chemotherapy
4.645	0	Chemotherapy
4.655	0	Chemotherapy
4.675	0	Chemotherapy
4.685	0	Chemotherapy
4.695	0	Chemotherapy
4.705	0	Chemotherapy
4.715	0	Chemotherapy
4.725	0	Chemotherapy
4.735	0	Chemotherapy
4.745	0	Chemotherapy
4.755	0	Chemotherapy
4.765	0	Chemotherapy
4.775	0	Chemotherapy
4.785	0	Chemotherapy
4.795	0	Chemotherapy
4.805	0	Chemotherapy
4.815	0	Chemotherapy
4.825	0	Chemotherapy
4.835	0	Chemotherapy
4.845	0	Chemotherapy
4.855	0	Chemotherapy
4.865	0	Chemotherapy
4.88	0	Chemotherapy
4.88	0	Chemotherapy
4.895	0	Chemotherapy
4.91	0	Chemotherapy
4.91	0	Chemotherapy
4.925	0	Chemotherapy
4.935	0	Chemotherapy
4.945	0	Chemotherapy
4.955	0	Chemotherapy
4.965	0	Chemotherapy
4.975	0	Chemotherapy
4.985	0	Chemotherapy
5.015	0	Chemotherapy
5.025	0	Chemotherapy
5.035	0	Chemotherapy
5.045	0	Chemotherapy
5.055	0	Chemotherapy
5.065	0	Chemotherapy
5.085	0	Chemotherapy
5.095	0	Chemotherapy
5.105	0	Chemotherapy
5.115	0	Chemotherapy
5.125	0	Chemotherapy
5.135	0	Chemotherapy
5.155	0	Chemotherapy
5.165	0	Chemotherapy
5.175	0	Chemotherapy
5.185	0	Chemotherapy
5.195	0	Chemotherapy
5.205	0	Chemotherapy
5.215	0	Chemotherapy
5.235	0	Chemotherapy
5.245	0	Chemotherapy
5.255	0	Chemotherapy
5.265	0	Chemotherapy
5.275	0	Chemotherapy
5.285	0	Chemotherapy
5.305	0	Chemotherapy
5.315	0	Chemotherapy
5.325	0	Chemotherapy
5.335	0	Chemotherapy
5.345	0	Chemotherapy
5.355	0	Chemotherapy
5.375	0	Chemotherapy
5.385	0	Chemotherapy
5.395	0	Chemotherapy
5.405	0	Chemotherapy
5.415	0	Chemotherapy
5.425	0	Chemotherapy
5.435	0	Chemotherapy
5.455	0	Chemotherapy
5.465	0	Chemotherapy
5.475	0	Chemotherapy
5.485	0	Chemotherapy
5.495	0	Chemotherapy
5.505	0	Chemotherapy
5.525	0	Chemotherapy
5.535	0	Chemotherapy
5.545	0	Chemotherapy
5.56	0	Chemotherapy
5.56	0	Chemotherapy
5.575	0	Chemotherapy
5.595	0	Chemotherapy
5.605	0	Chemotherapy
5.615	0	Chemotherapy
5.625	0	Chemotherapy
5.635	0	Chemotherapy
5.645	0	Chemotherapy
5.655	0	Chemotherapy
5.675	0	Chemotherapy
5.685	0	Chemotherapy
5.695	0	Chemotherapy
5.71	0	Chemotherapy
5.71	0	Chemotherapy
5.725	0	Chemotherapy
5.745	0	Chemotherapy
5.76	0	Chemotherapy
5.76	0	Chemotherapy
5.86	0	Chemotherapy
5.86	0	Chemotherapy
5.86	0	Chemotherapy
5.86	0	Chemotherapy
5.86	0	Chemotherapy
5.86	0	Chemotherapy
5.86	0	Chemotherapy
5.86	0	Chemotherapy
5.86	0	Chemotherapy
5.86	0	Chemotherapy
5.86	0	Chemotherapy
5.86	0	Chemotherapy
5.86	0	Chemotherapy
5.86	0	Chemotherapy
5.86	0	Chemotherapy
5.86	0	Chemotherapy
5.965	0	Chemotherapy
6.035	0	Chemotherapy
6.035	0	Chemotherapy
6.035	0	Chemotherapy
6.035	0	Chemotherapy
6.035	0	Chemotherapy
6.035	0	Chemotherapy
6.035	0	Chemotherapy
6.035	0	Chemotherapy
6.035	0	Chemotherapy
6.035	0	Chemotherapy
6.035	0	Chemotherapy
6.12	0	Chemotherapy
6.135	0	Chemotherapy
6.145	0	Chemotherapy
6.165	0	Chemotherapy
6.185	0	Chemotherapy
6.195	0	Chemotherapy
6.215	0	Chemotherapy
6.235	0	Chemotherapy
6.245	0	Chemotherapy
6.265	0	Chemotherapy
6.275	0	Chemotherapy
6.295	0	Chemotherapy
6.315	0	Chemotherapy
6.325	0	Chemotherapy
6.345	0	Chemotherapy
6.365	0	Chemotherapy
6.375	0	Chemotherapy
6.395	0	Chemotherapy
6.415	0	Chemotherapy
6.425	0	Chemotherapy
6.445	0	Chemotherapy
6.455	0	Chemotherapy
6.475	0	Chemotherapy
6.495	0	Chemotherapy
6.505	0	Chemotherapy
6.525	0	Chemotherapy
6.545	0	Chemotherapy
6.555	0	Chemotherapy
6.575	0	Chemotherapy
6.595	0	Chemotherapy
6.605	0	Chemotherapy
6.625	0	Chemotherapy
6.635	0	Chemotherapy
6.655	0	Chemotherapy
6.675	0	Chemotherapy
6.685	0	Chemotherapy
6.705	0	Chemotherapy
6.725	0	Chemotherapy
6.735	0	Chemotherapy
6.755	0	Chemotherapy
6.775	0	Chemotherapy
6.785	0	Chemotherapy
6.805	0	Chemotherapy
6.815	0	Chemotherapy
6.835	0	Chemotherapy
6.855	0	Chemotherapy
6.865	0	Chemotherapy
6.885	0	Chemotherapy
6.905	0	Chemotherapy
6.915	0	Chemotherapy
6.935	0	Chemotherapy
6.955	0	Chemotherapy
6.965	0	Chemotherapy
6.985	0	Chemotherapy
7.045	0	Chemotherapy
7.085	0	Chemotherapy
7.135	0	Chemotherapy
7.175	0	Chemotherapy
7.225	0	Chemotherapy
7.265	0	Chemotherapy
7.315	0	Chemotherapy
7.355	0	Chemotherapy
7.405	0	Chemotherapy
7.445	0	Chemotherapy
7.495	0	Chemotherapy
7.535	0	Chemotherapy
7.585	0	Chemotherapy
7.625	0	Chemotherapy
7.675	0	Chemotherapy
7.715	0	Chemotherapy
7.76	0	Chemotherapy
7.805	0	Chemotherapy
7.855	0	Chemotherapy
7.895	0	Chemotherapy
