## Supplementary data files for "Cancer patient survival can be accurately parameterized, revealing time-dependent therapeutic effects and doubling the precision of small trials": MIROX_2A.csv

Time	Event	Arm
1.5	1	folfox4
1.55	1	folfox4
2.12	1	folfox4
2.33	1	folfox4
2.59	1	folfox4
2.76	1	folfox4
4.43	1	folfox4
4.55	1	folfox4
4.88	1	folfox4
5.2	1	folfox4
5.22	1	folfox4
5.22	1	folfox4
5.4	1	folfox4
6.16	1	folfox4
6.31	1	folfox4
6.32	1	folfox4
6.42	1	folfox4
6.43	1	folfox4
6.53	1	folfox4
6.67	1	folfox4
7.6	1	folfox4
7.7	1	folfox4
7.79	1	folfox4
8.07	1	folfox4
9.09	1	folfox4
9.32	1	folfox4
9.36	1	folfox4
9.43	1	folfox4
10.2	1	folfox4
10.4	1	folfox4
10.6	1	folfox4
10.6	1	folfox4
10.7	1	folfox4
10.9	1	folfox4
11.1	1	folfox4
11.2	1	folfox4
11.3	1	folfox4
11.5	1	folfox4
11.6	1	folfox4
11.6	1	folfox4
11.7	1	folfox4
11.8	1	folfox4
11.9	1	folfox4
12	1	folfox4
12.4	1	folfox4
12.5	1	folfox4
13.3	1	folfox4
13.5	1	folfox4
14	1	folfox4
14.2	1	folfox4
14.3	1	folfox4
14.4	1	folfox4
14.5	1	folfox4
14.7	1	folfox4
14.9	1	folfox4
15.1	1	folfox4
15.2	1	folfox4
16.3	1	folfox4
16.6	1	folfox4
18	1	folfox4
18.2	1	folfox4
18.8	1	folfox4
19.5	1	folfox4
19.7	1	folfox4
19.8	1	folfox4
19.9	1	folfox4
20.5	1	folfox4
20.7	1	folfox4
20.8	1	folfox4
21.3	1	folfox4
22.5	1	folfox4
22.6	1	folfox4
22.8	1	folfox4
25.3	1	folfox4
26.2	1	folfox4
27	1	folfox4
27.6	1	folfox4
28	1	folfox4
32.2	1	folfox4
35.3	1	folfox4
36.3	1	folfox4
37.6	1	folfox4
40.3	1	folfox4
41.7	1	folfox4
48.3	1	folfox4
51.9	1	folfox4
9.025	0	folfox4
31.95	0	folfox4
33.95	0	folfox4
37.95	0	folfox4
40	0	folfox4
43.15	0	folfox4
44.35	0	folfox4
45.55	0	folfox4
46.75	0	folfox4
48.55	0	folfox4
49.15	0	folfox4
49.75	0	folfox4
50.35	0	folfox4
50.95	0	folfox4
51.55	0	folfox4
52.15	0	folfox4
52.75	0	folfox4
53.35	0	folfox4
54.65	0	folfox4
55.35	0	folfox4
55.95	0	folfox4
56.65	0	folfox4
57.25	0	folfox4
57.95	0	folfox4
58.55	0	folfox4
59.25	0	folfox4
59.9	0	folfox4
59.9	0	folfox4
59.9	0	folfox4
59.9	0	folfox4
59.9	0	folfox4
59.9	0	folfox4
59.9	0	folfox4
59.9	0	folfox4
59.9	0	folfox4
59.9	0	folfox4
59.9	0	folfox4
59.9	0	folfox4
59.9	0	folfox4
59.9	0	folfox4
59.9	0	folfox4
59.9	0	folfox4
59.9	0	folfox4
59.9	0	folfox4
59.9	0	folfox4
59.9	0	folfox4
59.9	0	folfox4
59.9	0	folfox4
59.9	0	folfox4
59.9	0	folfox4
59.9	0	folfox4
59.9	0	folfox4
59.9	0	folfox4
59.9	0	folfox4
59.9	0	folfox4
59.9	0	folfox4
1.5	1	folfox7_folfiri
1.55	1	folfox7_folfiri
2.12	1	folfox7_folfiri
2.36	1	folfox7_folfiri
2.61	1	folfox7_folfiri
2.78	1	folfox7_folfiri
4.45	1	folfox7_folfiri
4.55	1	folfox7_folfiri
4.91	1	folfox7_folfiri
5.2	1	folfox7_folfiri
5.22	1	folfox7_folfiri
5.22	1	folfox7_folfiri
5.49	1	folfox7_folfiri
6.17	1	folfox7_folfiri
6.31	1	folfox7_folfiri
6.33	1	folfox7_folfiri
6.42	1	folfox7_folfiri
6.43	1	folfox7_folfiri
6.58	1	folfox7_folfiri
6.77	1	folfox7_folfiri
7.64	1	folfox7_folfiri
7.71	1	folfox7_folfiri
7.84	1	folfox7_folfiri
8.1	1	folfox7_folfiri
9.12	1	folfox7_folfiri
9.32	1	folfox7_folfiri
9.36	1	folfox7_folfiri
9.53	1	folfox7_folfiri
10.3	1	folfox7_folfiri
10.5	1	folfox7_folfiri
10.6	1	folfox7_folfiri
10.6	1	folfox7_folfiri
10.7	1	folfox7_folfiri
11	1	folfox7_folfiri
11.1	1	folfox7_folfiri
11.2	1	folfox7_folfiri
11.4	1	folfox7_folfiri
11.6	1	folfox7_folfiri
11.6	1	folfox7_folfiri
11.7	1	folfox7_folfiri
11.8	1	folfox7_folfiri
11.9	1	folfox7_folfiri
12	1	folfox7_folfiri
12	1	folfox7_folfiri
12.4	1	folfox7_folfiri
13.3	1	folfox7_folfiri
13.4	1	folfox7_folfiri
13.9	1	folfox7_folfiri
14.1	1	folfox7_folfiri
14.3	1	folfox7_folfiri
14.4	1	folfox7_folfiri
14.5	1	folfox7_folfiri
14.6	1	folfox7_folfiri
14.9	1	folfox7_folfiri
15	1	folfox7_folfiri
15.2	1	folfox7_folfiri
16.3	1	folfox7_folfiri
16.4	1	folfox7_folfiri
17.9	1	folfox7_folfiri
18.1	1	folfox7_folfiri
18.7	1	folfox7_folfiri
19.4	1	folfox7_folfiri
19.6	1	folfox7_folfiri
19.7	1	folfox7_folfiri
19.8	1	folfox7_folfiri
20.3	1	folfox7_folfiri
20.7	1	folfox7_folfiri
20.8	1	folfox7_folfiri
21.2	1	folfox7_folfiri
22.5	1	folfox7_folfiri
22.5	1	folfox7_folfiri
22.8	1	folfox7_folfiri
23	1	folfox7_folfiri
26.1	1	folfox7_folfiri
26.9	1	folfox7_folfiri
27.5	1	folfox7_folfiri
27.9	1	folfox7_folfiri
32.2	1	folfox7_folfiri
35.2	1	folfox7_folfiri
36.2	1	folfox7_folfiri
37.6	1	folfox7_folfiri
40.3	1	folfox7_folfiri
41.7	1	folfox7_folfiri
48.3	1	folfox7_folfiri
51.9	1	folfox7_folfiri
31.95	0	folfox7_folfiri
33.95	0	folfox7_folfiri
38.95	0	folfox7_folfiri
42.65	0	folfox7_folfiri
43.35	0	folfox7_folfiri
43.95	0	folfox7_folfiri
44.65	0	folfox7_folfiri
45.35	0	folfox7_folfiri
45.95	0	folfox7_folfiri
46.65	0	folfox7_folfiri
47.35	0	folfox7_folfiri
48.55	0	folfox7_folfiri
49.05	0	folfox7_folfiri
49.65	0	folfox7_folfiri
50.15	0	folfox7_folfiri
50.75	0	folfox7_folfiri
51.25	0	folfox7_folfiri
51.85	0	folfox7_folfiri
52.35	0	folfox7_folfiri
52.95	0	folfox7_folfiri
53.45	0	folfox7_folfiri
55.15	0	folfox7_folfiri
56.35	0	folfox7_folfiri
57.55	0	folfox7_folfiri
58.75	0	folfox7_folfiri
59.9	0	folfox7_folfiri
59.9	0	folfox7_folfiri
59.9	0	folfox7_folfiri
59.9	0	folfox7_folfiri
59.9	0	folfox7_folfiri
59.9	0	folfox7_folfiri
59.9	0	folfox7_folfiri
59.9	0	folfox7_folfiri
59.9	0	folfox7_folfiri
59.9	0	folfox7_folfiri
59.9	0	folfox7_folfiri
59.9	0	folfox7_folfiri
59.9	0	folfox7_folfiri
59.9	0	folfox7_folfiri
59.9	0	folfox7_folfiri
59.9	0	folfox7_folfiri
59.9	0	folfox7_folfiri
59.9	0	folfox7_folfiri
59.9	0	folfox7_folfiri
59.9	0	folfox7_folfiri
59.9	0	folfox7_folfiri
59.9	0	folfox7_folfiri
59.9	0	folfox7_folfiri
59.9	0	folfox7_folfiri
59.9	0	folfox7_folfiri
59.9	0	folfox7_folfiri
59.9	0	folfox7_folfiri
59.9	0	folfox7_folfiri
59.9	0	folfox7_folfiri
59.9	0	folfox7_folfiri
