## Supplementary data files for "Cancer patient survival can be accurately parameterized, revealing time-dependent therapeutic effects and doubling the precision of small trials": MIROX_2B.csv

Time	Event	Arm
5.37	1	folfox4
5.44	1	folfox4
9.55	1	folfox4
10.8	1	folfox4
11.1	1	folfox4
12.4	1	folfox4
12.7	1	folfox4
13.4	1	folfox4
13.6	1	folfox4
14.4	1	folfox4
17	1	folfox4
17.3	1	folfox4
18.3	1	folfox4
18.5	1	folfox4
19	1	folfox4
19.5	1	folfox4
21.2	1	folfox4
21.4	1	folfox4
24	1	folfox4
26.6	1	folfox4
28.4	1	folfox4
29.2	1	folfox4
31	1	folfox4
31.3	1	folfox4
31.7	1	folfox4
32.6	1	folfox4
36	1	folfox4
36.7	1	folfox4
36.9	1	folfox4
37.4	1	folfox4
38.4	1	folfox4
39	1	folfox4
45.2	1	folfox4
45.6	1	folfox4
46.1	1	folfox4
47.4	1	folfox4
48.7	1	folfox4
49.9	1	folfox4
58.7	1	folfox4
59.2	1	folfox4
13.95	0	folfox4
15.95	0	folfox4
19.15	0	folfox4
20.5	0	folfox4
21.55	0	folfox4
22.75	0	folfox4
26.95	0	folfox4
31.55	0	folfox4
32.95	0	folfox4
34.45	0	folfox4
38.85	0	folfox4
42.75	0	folfox4
43.55	0	folfox4
44.25	0	folfox4
45.1	0	folfox4
45.95	0	folfox4
46.55	0	folfox4
47.15	0	folfox4
48.5	0	folfox4
49.2	0	folfox4
49.8	0	folfox4
50.25	0	folfox4
50.75	0	folfox4
51.35	0	folfox4
51.85	0	folfox4
52.35	0	folfox4
52.95	0	folfox4
53.45	0	folfox4
54.45	0	folfox4
54.95	0	folfox4
55.45	0	folfox4
55.95	0	folfox4
56.35	0	folfox4
56.85	0	folfox4
57.35	0	folfox4
57.85	0	folfox4
58.25	0	folfox4
58.75	0	folfox4
59.25	0	folfox4
59.7	0	folfox4
60.2	0	folfox4
60.2	0	folfox4
60.2	0	folfox4
60.2	0	folfox4
60.2	0	folfox4
60.2	0	folfox4
60.2	0	folfox4
60.2	0	folfox4
60.2	0	folfox4
60.2	0	folfox4
60.2	0	folfox4
60.2	0	folfox4
60.2	0	folfox4
60.2	0	folfox4
60.2	0	folfox4
60.2	0	folfox4
60.2	0	folfox4
60.2	0	folfox4
60.2	0	folfox4
60.2	0	folfox4
60.2	0	folfox4
60.2	0	folfox4
60.2	0	folfox4
60.2	0	folfox4
60.2	0	folfox4
60.2	0	folfox4
60.2	0	folfox4
60.2	0	folfox4
60.2	0	folfox4
60.2	0	folfox4
60.2	0	folfox4
60.2	0	folfox4
60.2	0	folfox4
60.2	0	folfox4
60.2	0	folfox4
60.2	0	folfox4
60.2	0	folfox4
60.2	0	folfox4
60.2	0	folfox4
60.2	0	folfox4
60.2	0	folfox4
60.2	0	folfox4
60.2	0	folfox4
60.2	0	folfox4
60.2	0	folfox4
60.2	0	folfox4
60.2	0	folfox4
60.2	0	folfox4
60.2	0	folfox4
60.2	0	folfox4
60.2	0	folfox4
60.2	0	folfox4
60.2	0	folfox4
60.2	0	folfox4
60.2	0	folfox4
60.2	0	folfox4
60.2	0	folfox4
60.2	0	folfox4
60.2	0	folfox4
60.2	0	folfox4
60.2	0	folfox4
60.2	0	folfox4
4.6	1	folfox7_folfiri
5.16	1	folfox7_folfiri
7.73	1	folfox7_folfiri
11.3	1	folfox7_folfiri
13.8	1	folfox7_folfiri
15.2	1	folfox7_folfiri
15.9	1	folfox7_folfiri
18.4	1	folfox7_folfiri
19.1	1	folfox7_folfiri
20.1	1	folfox7_folfiri
22.2	1	folfox7_folfiri
23.8	1	folfox7_folfiri
24.4	1	folfox7_folfiri
24.4	1	folfox7_folfiri
24.6	1	folfox7_folfiri
24.6	1	folfox7_folfiri
24.7	1	folfox7_folfiri
26.8	1	folfox7_folfiri
26.9	1	folfox7_folfiri
28.9	1	folfox7_folfiri
28.9	1	folfox7_folfiri
30	1	folfox7_folfiri
32.4	1	folfox7_folfiri
35.1	1	folfox7_folfiri
35.1	1	folfox7_folfiri
36.4	1	folfox7_folfiri
36.4	1	folfox7_folfiri
39.1	1	folfox7_folfiri
39.2	1	folfox7_folfiri
41.2	1	folfox7_folfiri
43.3	1	folfox7_folfiri
43.3	1	folfox7_folfiri
44	1	folfox7_folfiri
44.7	1	folfox7_folfiri
47	1	folfox7_folfiri
47.4	1	folfox7_folfiri
49.5	1	folfox7_folfiri
51.2	1	folfox7_folfiri
51.9	1	folfox7_folfiri
56	1	folfox7_folfiri
57.3	1	folfox7_folfiri
60.2	1	folfox7_folfiri
20.35	0	folfox7_folfiri
22.25	0	folfox7_folfiri
25.95	0	folfox7_folfiri
27.2	0	folfox7_folfiri
28.55	0	folfox7_folfiri
31.45	0	folfox7_folfiri
32.95	0	folfox7_folfiri
34.5	0	folfox7_folfiri
37.95	0	folfox7_folfiri
39.95	0	folfox7_folfiri
42.55	0	folfox7_folfiri
43.05	0	folfox7_folfiri
43.6	0	folfox7_folfiri
44.1	0	folfox7_folfiri
44.8	0	folfox7_folfiri
45.2	0	folfox7_folfiri
45.8	0	folfox7_folfiri
46.4	0	folfox7_folfiri
46.75	0	folfox7_folfiri
47.45	0	folfox7_folfiri
48.3	0	folfox7_folfiri
48.75	0	folfox7_folfiri
49.2	0	folfox7_folfiri
49.2	0	folfox7_folfiri
49.65	0	folfox7_folfiri
50.15	0	folfox7_folfiri
50.45	0	folfox7_folfiri
51	0	folfox7_folfiri
51	0	folfox7_folfiri
51.5	0	folfox7_folfiri
51.75	0	folfox7_folfiri
52.25	0	folfox7_folfiri
52.55	0	folfox7_folfiri
52.95	0	folfox7_folfiri
53.25	0	folfox7_folfiri
53.65	0	folfox7_folfiri
54.65	0	folfox7_folfiri
55.25	0	folfox7_folfiri
55.85	0	folfox7_folfiri
56.45	0	folfox7_folfiri
57.05	0	folfox7_folfiri
57.75	0	folfox7_folfiri
58.35	0	folfox7_folfiri
58.95	0	folfox7_folfiri
59.55	0	folfox7_folfiri
60.2	0	folfox7_folfiri
60.2	0	folfox7_folfiri
60.2	0	folfox7_folfiri
60.2	0	folfox7_folfiri
60.2	0	folfox7_folfiri
60.2	0	folfox7_folfiri
60.2	0	folfox7_folfiri
60.2	0	folfox7_folfiri
60.2	0	folfox7_folfiri
60.2	0	folfox7_folfiri
60.2	0	folfox7_folfiri
60.2	0	folfox7_folfiri
60.2	0	folfox7_folfiri
60.2	0	folfox7_folfiri
60.2	0	folfox7_folfiri
60.2	0	folfox7_folfiri
60.2	0	folfox7_folfiri
60.2	0	folfox7_folfiri
60.2	0	folfox7_folfiri
60.2	0	folfox7_folfiri
60.2	0	folfox7_folfiri
60.2	0	folfox7_folfiri
60.2	0	folfox7_folfiri
60.2	0	folfox7_folfiri
60.2	0	folfox7_folfiri
60.2	0	folfox7_folfiri
60.2	0	folfox7_folfiri
60.2	0	folfox7_folfiri
60.2	0	folfox7_folfiri
60.2	0	folfox7_folfiri
60.2	0	folfox7_folfiri
60.2	0	folfox7_folfiri
60.2	0	folfox7_folfiri
60.2	0	folfox7_folfiri
60.2	0	folfox7_folfiri
60.2	0	folfox7_folfiri
60.2	0	folfox7_folfiri
60.2	0	folfox7_folfiri
60.2	0	folfox7_folfiri
60.2	0	folfox7_folfiri
60.2	0	folfox7_folfiri
60.2	0	folfox7_folfiri
60.2	0	folfox7_folfiri
60.2	0	folfox7_folfiri
60.2	0	folfox7_folfiri
60.2	0	folfox7_folfiri
60.2	0	folfox7_folfiri
60.2	0	folfox7_folfiri
60.2	0	folfox7_folfiri
60.2	0	folfox7_folfiri
60.2	0	folfox7_folfiri
60.2	0	folfox7_folfiri
60.2	0	folfox7_folfiri
