## Supplementary data files for "Cancer patient survival can be accurately parameterized, revealing time-dependent therapeutic effects and doubling the precision of small trials": MONALEESA2_1.csv

Time	Event	Arm
0.922	1	Ribociclib_letrozole
0.922	1	Ribociclib_letrozole
1.28	1	Ribociclib_letrozole
1.28	1	Ribociclib_letrozole
1.51	1	Ribociclib_letrozole
1.74	1	Ribociclib_letrozole
1.76	1	Ribociclib_letrozole
1.78	1	Ribociclib_letrozole
1.79	1	Ribociclib_letrozole
1.79	1	Ribociclib_letrozole
1.82	1	Ribociclib_letrozole
1.85	1	Ribociclib_letrozole
1.86	1	Ribociclib_letrozole
1.87	1	Ribociclib_letrozole
1.87	1	Ribociclib_letrozole
1.88	1	Ribociclib_letrozole
1.9	1	Ribociclib_letrozole
1.91	1	Ribociclib_letrozole
1.92	1	Ribociclib_letrozole
2.01	1	Ribociclib_letrozole
2.01	1	Ribociclib_letrozole
2.32	1	Ribociclib_letrozole
3.3	1	Ribociclib_letrozole
3.3	1	Ribociclib_letrozole
3.77	1	Ribociclib_letrozole
3.77	1	Ribociclib_letrozole
3.79	1	Ribociclib_letrozole
3.97	1	Ribociclib_letrozole
3.97	1	Ribociclib_letrozole
5.34	1	Ribociclib_letrozole
5.34	1	Ribociclib_letrozole
5.37	1	Ribociclib_letrozole
5.37	1	Ribociclib_letrozole
5.49	1	Ribociclib_letrozole
5.49	1	Ribociclib_letrozole
5.49	1	Ribociclib_letrozole
5.53	1	Ribociclib_letrozole
5.54	1	Ribociclib_letrozole
5.55	1	Ribociclib_letrozole
5.64	1	Ribociclib_letrozole
5.77	1	Ribociclib_letrozole
5.79	1	Ribociclib_letrozole
7.24	1	Ribociclib_letrozole
7.24	1	Ribociclib_letrozole
7.28	1	Ribociclib_letrozole
7.28	1	Ribociclib_letrozole
7.37	1	Ribociclib_letrozole
7.41	1	Ribociclib_letrozole
7.41	1	Ribociclib_letrozole
7.44	1	Ribociclib_letrozole
7.44	1	Ribociclib_letrozole
7.61	1	Ribociclib_letrozole
7.67	1	Ribociclib_letrozole
7.83	1	Ribociclib_letrozole
7.85	1	Ribociclib_letrozole
8.26	1	Ribociclib_letrozole
8.3	1	Ribociclib_letrozole
9.2	1	Ribociclib_letrozole
9.2	1	Ribociclib_letrozole
9.21	1	Ribociclib_letrozole
9.21	1	Ribociclib_letrozole
9.27	1	Ribociclib_letrozole
9.27	1	Ribociclib_letrozole
9.3	1	Ribociclib_letrozole
10.5	1	Ribociclib_letrozole
10.6	1	Ribociclib_letrozole
10.6	1	Ribociclib_letrozole
10.6	1	Ribociclib_letrozole
10.7	1	Ribociclib_letrozole
10.9	1	Ribociclib_letrozole
11	1	Ribociclib_letrozole
11.1	1	Ribociclib_letrozole
11.1	1	Ribociclib_letrozole
11.1	1	Ribociclib_letrozole
11.2	1	Ribociclib_letrozole
11.5	1	Ribociclib_letrozole
11.5	1	Ribociclib_letrozole
11.8	1	Ribociclib_letrozole
11.8	1	Ribociclib_letrozole
12.7	1	Ribociclib_letrozole
12.9	1	Ribociclib_letrozole
13	1	Ribociclib_letrozole
13	1	Ribociclib_letrozole
13.1	1	Ribociclib_letrozole
13.1	1	Ribociclib_letrozole
14.7	1	Ribociclib_letrozole
14.8	1	Ribociclib_letrozole
15.4	1	Ribociclib_letrozole
15.5	1	Ribociclib_letrozole
17	1	Ribociclib_letrozole
17	1	Ribociclib_letrozole
19.3	1	Ribociclib_letrozole
0.073	0	Ribociclib_letrozole
0.1795	0	Ribociclib_letrozole
0.2715	0	Ribociclib_letrozole
0.3635	0	Ribociclib_letrozole
0.4555	0	Ribociclib_letrozole
0.5475	0	Ribociclib_letrozole
0.6395	0	Ribociclib_letrozole
0.7315	0	Ribociclib_letrozole
0.8235	0	Ribociclib_letrozole
0.902	0	Ribociclib_letrozole
1.005	0	Ribociclib_letrozole
1.1	0	Ribociclib_letrozole
1.19	0	Ribociclib_letrozole
1.25	0	Ribociclib_letrozole
1.375	0	Ribociclib_letrozole
1.48	0	Ribociclib_letrozole
1.545	0	Ribociclib_letrozole
1.625	0	Ribociclib_letrozole
1.73	0	Ribociclib_letrozole
1.825	0	Ribociclib_letrozole
1.915	0	Ribociclib_letrozole
2.255	0	Ribociclib_letrozole
2.505	0	Ribociclib_letrozole
2.755	0	Ribociclib_letrozole
3.005	0	Ribociclib_letrozole
3.275	0	Ribociclib_letrozole
3.505	0	Ribociclib_letrozole
3.755	0	Ribociclib_letrozole
4.245	0	Ribociclib_letrozole
4.49	0	Ribociclib_letrozole
4.74	0	Ribociclib_letrozole
4.99	0	Ribociclib_letrozole
5.24	0	Ribociclib_letrozole
5.51	0	Ribociclib_letrozole
5.755	0	Ribociclib_letrozole
6.395	0	Ribociclib_letrozole
6.795	0	Ribociclib_letrozole
7.2	0	Ribociclib_letrozole
7.58	0	Ribociclib_letrozole
8.33	0	Ribociclib_letrozole
8.66	0	Ribociclib_letrozole
9	0	Ribociclib_letrozole
9.33	0	Ribociclib_letrozole
9.66	0	Ribociclib_letrozole
10.05	0	Ribociclib_letrozole
10.05	0	Ribociclib_letrozole
10.15	0	Ribociclib_letrozole
10.15	0	Ribociclib_letrozole
10.25	0	Ribociclib_letrozole
10.25	0	Ribociclib_letrozole
10.25	0	Ribociclib_letrozole
10.35	0	Ribociclib_letrozole
10.35	0	Ribociclib_letrozole
10.45	0	Ribociclib_letrozole
10.45	0	Ribociclib_letrozole
10.45	0	Ribociclib_letrozole
10.55	0	Ribociclib_letrozole
10.55	0	Ribociclib_letrozole
10.65	0	Ribociclib_letrozole
10.65	0	Ribociclib_letrozole
10.75	0	Ribociclib_letrozole
10.75	0	Ribociclib_letrozole
10.75	0	Ribociclib_letrozole
10.85	0	Ribociclib_letrozole
10.85	0	Ribociclib_letrozole
10.95	0	Ribociclib_letrozole
10.95	0	Ribociclib_letrozole
10.95	0	Ribociclib_letrozole
11.05	0	Ribociclib_letrozole
11.05	0	Ribociclib_letrozole
11.15	0	Ribociclib_letrozole
11.15	0	Ribociclib_letrozole
11.25	0	Ribociclib_letrozole
11.25	0	Ribociclib_letrozole
11.25	0	Ribociclib_letrozole
11.35	0	Ribociclib_letrozole
11.35	0	Ribociclib_letrozole
11.45	0	Ribociclib_letrozole
11.45	0	Ribociclib_letrozole
11.45	0	Ribociclib_letrozole
11.55	0	Ribociclib_letrozole
11.55	0	Ribociclib_letrozole
11.65	0	Ribociclib_letrozole
11.65	0	Ribociclib_letrozole
11.75	0	Ribociclib_letrozole
11.75	0	Ribociclib_letrozole
11.75	0	Ribociclib_letrozole
11.85	0	Ribociclib_letrozole
11.85	0	Ribociclib_letrozole
11.95	0	Ribociclib_letrozole
11.95	0	Ribociclib_letrozole
12.05	0	Ribociclib_letrozole
12.05	0	Ribociclib_letrozole
12.15	0	Ribociclib_letrozole
12.15	0	Ribociclib_letrozole
12.25	0	Ribociclib_letrozole
12.25	0	Ribociclib_letrozole
12.35	0	Ribociclib_letrozole
12.35	0	Ribociclib_letrozole
12.45	0	Ribociclib_letrozole
12.45	0	Ribociclib_letrozole
12.55	0	Ribociclib_letrozole
12.55	0	Ribociclib_letrozole
12.65	0	Ribociclib_letrozole
12.65	0	Ribociclib_letrozole
12.75	0	Ribociclib_letrozole
12.75	0	Ribociclib_letrozole
12.85	0	Ribociclib_letrozole
12.85	0	Ribociclib_letrozole
12.95	0	Ribociclib_letrozole
12.95	0	Ribociclib_letrozole
13.05	0	Ribociclib_letrozole
13.05	0	Ribociclib_letrozole
13.15	0	Ribociclib_letrozole
13.15	0	Ribociclib_letrozole
13.25	0	Ribociclib_letrozole
13.25	0	Ribociclib_letrozole
13.35	0	Ribociclib_letrozole
13.35	0	Ribociclib_letrozole
13.45	0	Ribociclib_letrozole
13.45	0	Ribociclib_letrozole
13.55	0	Ribociclib_letrozole
13.55	0	Ribociclib_letrozole
13.65	0	Ribociclib_letrozole
13.65	0	Ribociclib_letrozole
13.75	0	Ribociclib_letrozole
13.75	0	Ribociclib_letrozole
13.85	0	Ribociclib_letrozole
13.85	0	Ribociclib_letrozole
13.95	0	Ribociclib_letrozole
14.05	0	Ribociclib_letrozole
14.05	0	Ribociclib_letrozole
14.15	0	Ribociclib_letrozole
14.15	0	Ribociclib_letrozole
14.25	0	Ribociclib_letrozole
14.25	0	Ribociclib_letrozole
14.25	0	Ribociclib_letrozole
14.35	0	Ribociclib_letrozole
14.35	0	Ribociclib_letrozole
14.45	0	Ribociclib_letrozole
14.45	0	Ribociclib_letrozole
14.45	0	Ribociclib_letrozole
14.55	0	Ribociclib_letrozole
14.55	0	Ribociclib_letrozole
14.65	0	Ribociclib_letrozole
14.65	0	Ribociclib_letrozole
14.75	0	Ribociclib_letrozole
14.75	0	Ribociclib_letrozole
14.75	0	Ribociclib_letrozole
14.85	0	Ribociclib_letrozole
14.85	0	Ribociclib_letrozole
14.95	0	Ribociclib_letrozole
14.95	0	Ribociclib_letrozole
14.95	0	Ribociclib_letrozole
15.05	0	Ribociclib_letrozole
15.05	0	Ribociclib_letrozole
15.15	0	Ribociclib_letrozole
15.15	0	Ribociclib_letrozole
15.25	0	Ribociclib_letrozole
15.25	0	Ribociclib_letrozole
15.25	0	Ribociclib_letrozole
15.35	0	Ribociclib_letrozole
15.35	0	Ribociclib_letrozole
15.45	0	Ribociclib_letrozole
15.45	0	Ribociclib_letrozole
15.45	0	Ribociclib_letrozole
15.55	0	Ribociclib_letrozole
15.55	0	Ribociclib_letrozole
15.65	0	Ribociclib_letrozole
15.65	0	Ribociclib_letrozole
15.75	0	Ribociclib_letrozole
15.75	0	Ribociclib_letrozole
15.75	0	Ribociclib_letrozole
15.85	0	Ribociclib_letrozole
15.85	0	Ribociclib_letrozole
15.95	0	Ribociclib_letrozole
15.95	0	Ribociclib_letrozole
16.05	0	Ribociclib_letrozole
16.05	0	Ribociclib_letrozole
16.15	0	Ribociclib_letrozole
16.15	0	Ribociclib_letrozole
16.25	0	Ribociclib_letrozole
16.25	0	Ribociclib_letrozole
16.25	0	Ribociclib_letrozole
16.35	0	Ribociclib_letrozole
16.35	0	Ribociclib_letrozole
16.45	0	Ribociclib_letrozole
16.45	0	Ribociclib_letrozole
16.55	0	Ribociclib_letrozole
16.55	0	Ribociclib_letrozole
16.55	0	Ribociclib_letrozole
16.65	0	Ribociclib_letrozole
16.65	0	Ribociclib_letrozole
16.75	0	Ribociclib_letrozole
16.75	0	Ribociclib_letrozole
16.85	0	Ribociclib_letrozole
16.85	0	Ribociclib_letrozole
16.85	0	Ribociclib_letrozole
16.95	0	Ribociclib_letrozole
16.95	0	Ribociclib_letrozole
17.05	0	Ribociclib_letrozole
17.05	0	Ribociclib_letrozole
17.15	0	Ribociclib_letrozole
17.15	0	Ribociclib_letrozole
17.15	0	Ribociclib_letrozole
17.25	0	Ribociclib_letrozole
17.25	0	Ribociclib_letrozole
17.35	0	Ribociclib_letrozole
17.35	0	Ribociclib_letrozole
17.45	0	Ribociclib_letrozole
17.45	0	Ribociclib_letrozole
17.45	0	Ribociclib_letrozole
17.55	0	Ribociclib_letrozole
17.55	0	Ribociclib_letrozole
17.65	0	Ribociclib_letrozole
17.65	0	Ribociclib_letrozole
17.75	0	Ribociclib_letrozole
17.75	0	Ribociclib_letrozole
17.75	0	Ribociclib_letrozole
17.85	0	Ribociclib_letrozole
17.85	0	Ribociclib_letrozole
17.95	0	Ribociclib_letrozole
17.95	0	Ribociclib_letrozole
18.15	0	Ribociclib_letrozole
18.25	0	Ribociclib_letrozole
18.45	0	Ribociclib_letrozole
18.55	0	Ribociclib_letrozole
18.75	0	Ribociclib_letrozole
18.85	0	Ribociclib_letrozole
18.95	0	Ribociclib_letrozole
19.15	0	Ribociclib_letrozole
19.25	0	Ribociclib_letrozole
19.45	0	Ribociclib_letrozole
19.55	0	Ribociclib_letrozole
19.75	0	Ribociclib_letrozole
19.85	0	Ribociclib_letrozole
20.35	0	Ribociclib_letrozole
20.65	0	Ribociclib_letrozole
20.95	0	Ribociclib_letrozole
21.35	0	Ribociclib_letrozole
21.65	0	Ribociclib_letrozole
22.45	0	Ribociclib_letrozole
1	1	Placebo
1.3	1	Placebo
1.6	1	Placebo
1.6	1	Placebo
1.6	1	Placebo
1.6	1	Placebo
1.6	1	Placebo
1.61	1	Placebo
1.61	1	Placebo
1.61	1	Placebo
1.61	1	Placebo
1.61	1	Placebo
1.64	1	Placebo
1.66	1	Placebo
1.67	1	Placebo
1.67	1	Placebo
1.82	1	Placebo
1.82	1	Placebo
1.82	1	Placebo
1.82	1	Placebo
1.82	1	Placebo
1.82	1	Placebo
1.82	1	Placebo
1.82	1	Placebo
1.84	1	Placebo
1.84	1	Placebo
1.84	1	Placebo
1.84	1	Placebo
1.84	1	Placebo
1.84	1	Placebo
1.84	1	Placebo
1.84	1	Placebo
1.84	1	Placebo
2.08	1	Placebo
2.12	1	Placebo
2.12	1	Placebo
2.12	1	Placebo
2.12	1	Placebo
2.12	1	Placebo
2.86	1	Placebo
3.7	1	Placebo
3.7	1	Placebo
3.7	1	Placebo
3.7	1	Placebo
3.71	1	Placebo
3.72	1	Placebo
3.99	1	Placebo
4	1	Placebo
5.39	1	Placebo
5.39	1	Placebo
5.39	1	Placebo
5.39	1	Placebo
5.42	1	Placebo
5.42	1	Placebo
5.42	1	Placebo
5.42	1	Placebo
5.47	1	Placebo
5.51	1	Placebo
5.51	1	Placebo
5.51	1	Placebo
5.51	1	Placebo
5.52	1	Placebo
5.52	1	Placebo
5.52	1	Placebo
5.52	1	Placebo
5.56	1	Placebo
5.58	1	Placebo
5.59	1	Placebo
5.74	1	Placebo
6.84	1	Placebo
6.85	1	Placebo
7.03	1	Placebo
7.04	1	Placebo
7.16	1	Placebo
7.18	1	Placebo
7.22	1	Placebo
7.36	1	Placebo
7.36	1	Placebo
7.36	1	Placebo
7.39	1	Placebo
7.39	1	Placebo
7.63	1	Placebo
7.63	1	Placebo
7.64	1	Placebo
7.79	1	Placebo
8.68	1	Placebo
8.7	1	Placebo
8.71	1	Placebo
8.97	1	Placebo
8.97	1	Placebo
9.22	1	Placebo
9.22	1	Placebo
9.22	1	Placebo
9.22	1	Placebo
9.36	1	Placebo
9.36	1	Placebo
9.36	1	Placebo
9.36	1	Placebo
9.36	1	Placebo
9.57	1	Placebo
9.57	1	Placebo
9.72	1	Placebo
9.8	1	Placebo
10.4	1	Placebo
10.5	1	Placebo
11	1	Placebo
11	1	Placebo
11.1	1	Placebo
11.1	1	Placebo
11.1	1	Placebo
11.2	1	Placebo
11.2	1	Placebo
11.2	1	Placebo
11.3	1	Placebo
11.3	1	Placebo
11.5	1	Placebo
12.8	1	Placebo
12.8	1	Placebo
12.8	1	Placebo
12.8	1	Placebo
12.9	1	Placebo
12.9	1	Placebo
12.9	1	Placebo
13	1	Placebo
13	1	Placebo
13	1	Placebo
13.1	1	Placebo
13.4	1	Placebo
13.4	1	Placebo
13.5	1	Placebo
13.6	1	Placebo
13.7	1	Placebo
14.1	1	Placebo
14.3	1	Placebo
14.6	1	Placebo
14.7	1	Placebo
15	1	Placebo
15.1	1	Placebo
15.3	1	Placebo
15.4	1	Placebo
16	1	Placebo
16.4	1	Placebo
16.5	1	Placebo
16.5	1	Placebo
18.4	1	Placebo
19.1	1	Placebo
21	1	Placebo
0.1135	0	Placebo
0.1725	0	Placebo
0.258	0	Placebo
0.35	0	Placebo
0.4285	0	Placebo
0.521	0	Placebo
0.613	0	Placebo
0.6915	0	Placebo
0.7835	0	Placebo
0.8755	0	Placebo
0.9605	0	Placebo
1.045	0	Placebo
1.14	0	Placebo
1.215	0	Placebo
1.315	0	Placebo
1.39	0	Placebo
1.48	0	Placebo
1.565	0	Placebo
1.65	0	Placebo
1.73	0	Placebo
1.83	0	Placebo
1.92	0	Placebo
2.995	0	Placebo
4.335	0	Placebo
4.665	0	Placebo
4.99	0	Placebo
5.335	0	Placebo
5.665	0	Placebo
6.395	0	Placebo
6.795	0	Placebo
7.2	0	Placebo
7.58	0	Placebo
8.22	0	Placebo
8.49	0	Placebo
8.75	0	Placebo
8.995	0	Placebo
9.295	0	Placebo
9.475	0	Placebo
9.76	0	Placebo
10.05	0	Placebo
10.15	0	Placebo
10.15	0	Placebo
10.25	0	Placebo
10.25	0	Placebo
10.35	0	Placebo
10.35	0	Placebo
10.45	0	Placebo
10.45	0	Placebo
10.55	0	Placebo
10.55	0	Placebo
10.65	0	Placebo
10.75	0	Placebo
10.75	0	Placebo
10.85	0	Placebo
10.85	0	Placebo
10.95	0	Placebo
10.95	0	Placebo
11.05	0	Placebo
11.05	0	Placebo
11.15	0	Placebo
11.15	0	Placebo
11.25	0	Placebo
11.25	0	Placebo
11.35	0	Placebo
11.45	0	Placebo
11.45	0	Placebo
11.55	0	Placebo
11.55	0	Placebo
11.65	0	Placebo
11.65	0	Placebo
11.75	0	Placebo
11.75	0	Placebo
11.85	0	Placebo
11.85	0	Placebo
11.95	0	Placebo
12.05	0	Placebo
12.05	0	Placebo
12.15	0	Placebo
12.15	0	Placebo
12.25	0	Placebo
12.25	0	Placebo
12.35	0	Placebo
12.35	0	Placebo
12.45	0	Placebo
12.45	0	Placebo
12.55	0	Placebo
12.55	0	Placebo
12.65	0	Placebo
12.65	0	Placebo
12.75	0	Placebo
12.75	0	Placebo
12.85	0	Placebo
12.85	0	Placebo
12.95	0	Placebo
12.95	0	Placebo
13.05	0	Placebo
13.05	0	Placebo
13.15	0	Placebo
13.15	0	Placebo
13.25	0	Placebo
13.25	0	Placebo
13.35	0	Placebo
13.35	0	Placebo
13.45	0	Placebo
13.45	0	Placebo
13.55	0	Placebo
13.55	0	Placebo
13.65	0	Placebo
13.65	0	Placebo
13.75	0	Placebo
13.75	0	Placebo
13.85	0	Placebo
13.85	0	Placebo
13.95	0	Placebo
14.05	0	Placebo
14.15	0	Placebo
14.15	0	Placebo
14.25	0	Placebo
14.25	0	Placebo
14.35	0	Placebo
14.35	0	Placebo
14.45	0	Placebo
14.45	0	Placebo
14.55	0	Placebo
14.55	0	Placebo
14.65	0	Placebo
14.75	0	Placebo
14.75	0	Placebo
14.85	0	Placebo
14.85	0	Placebo
14.95	0	Placebo
14.95	0	Placebo
15.05	0	Placebo
15.05	0	Placebo
15.15	0	Placebo
15.15	0	Placebo
15.25	0	Placebo
15.25	0	Placebo
15.35	0	Placebo
15.45	0	Placebo
15.45	0	Placebo
15.55	0	Placebo
15.55	0	Placebo
15.65	0	Placebo
15.65	0	Placebo
15.75	0	Placebo
15.75	0	Placebo
15.85	0	Placebo
15.85	0	Placebo
15.95	0	Placebo
16.15	0	Placebo
16.25	0	Placebo
16.35	0	Placebo
16.45	0	Placebo
16.55	0	Placebo
16.65	0	Placebo
16.75	0	Placebo
16.85	0	Placebo
16.95	0	Placebo
17.15	0	Placebo
17.25	0	Placebo
17.35	0	Placebo
17.45	0	Placebo
17.55	0	Placebo
17.65	0	Placebo
17.75	0	Placebo
17.85	0	Placebo
18.15	0	Placebo
18.25	0	Placebo
18.45	0	Placebo
18.55	0	Placebo
18.75	0	Placebo
18.85	0	Placebo
18.95	0	Placebo
19.15	0	Placebo
19.25	0	Placebo
19.45	0	Placebo
19.55	0	Placebo
19.65	0	Placebo
19.85	0	Placebo
20.15	0	Placebo
20.15	0	Placebo
20.15	0	Placebo
20.55	0	Placebo
20.75	0	Placebo
20.85	0	Placebo
21.05	0	Placebo
