## Supplementary data files for "Cancer patient survival can be accurately parameterized, revealing time-dependent therapeutic effects and doubling the precision of small trials": MRC-RT01_2A.csv

Time	Event	Arm
0.628	1	escalated_dose
0.72	1	escalated_dose
0.858	1	escalated_dose
0.954	1	escalated_dose
1.05	1	escalated_dose
1.16	1	escalated_dose
1.28	1	escalated_dose
1.31	1	escalated_dose
1.73	1	escalated_dose
1.81	1	escalated_dose
1.93	1	escalated_dose
1.97	1	escalated_dose
1.98	1	escalated_dose
1.99	1	escalated_dose
2.47	1	escalated_dose
2.59	1	escalated_dose
2.6	1	escalated_dose
2.61	1	escalated_dose
3.09	1	escalated_dose
3.09	1	escalated_dose
3.2	1	escalated_dose
3.44	1	escalated_dose
3.49	1	escalated_dose
3.53	1	escalated_dose
3.66	1	escalated_dose
3.75	1	escalated_dose
3.75	1	escalated_dose
3.75	1	escalated_dose
3.83	1	escalated_dose
3.97	1	escalated_dose
4.11	1	escalated_dose
4.11	1	escalated_dose
4.29	1	escalated_dose
4.35	1	escalated_dose
4.52	1	escalated_dose
4.52	1	escalated_dose
4.62	1	escalated_dose
4.65	1	escalated_dose
4.68	1	escalated_dose
4.84	1	escalated_dose
4.89	1	escalated_dose
5.12	1	escalated_dose
5.12	1	escalated_dose
5.25	1	escalated_dose
5.25	1	escalated_dose
5.28	1	escalated_dose
5.28	1	escalated_dose
5.32	1	escalated_dose
5.44	1	escalated_dose
5.44	1	escalated_dose
5.68	1	escalated_dose
5.68	1	escalated_dose
5.74	1	escalated_dose
5.84	1	escalated_dose
5.84	1	escalated_dose
5.84	1	escalated_dose
5.94	1	escalated_dose
5.94	1	escalated_dose
6.07	1	escalated_dose
6.07	1	escalated_dose
6.07	1	escalated_dose
6.16	1	escalated_dose
6.19	1	escalated_dose
6.21	1	escalated_dose
6.21	1	escalated_dose
6.3	1	escalated_dose
6.57	1	escalated_dose
6.6	1	escalated_dose
6.7	1	escalated_dose
6.72	1	escalated_dose
6.74	1	escalated_dose
6.96	1	escalated_dose
6.96	1	escalated_dose
6.96	1	escalated_dose
6.97	1	escalated_dose
6.97	1	escalated_dose
7.07	1	escalated_dose
7.12	1	escalated_dose
7.33	1	escalated_dose
7.39	1	escalated_dose
7.42	1	escalated_dose
7.55	1	escalated_dose
7.56	1	escalated_dose
7.6	1	escalated_dose
7.63	1	escalated_dose
7.78	1	escalated_dose
7.83	1	escalated_dose
8.17	1	escalated_dose
8.45	1	escalated_dose
8.59	1	escalated_dose
8.8	1	escalated_dose
8.8	1	escalated_dose
8.86	1	escalated_dose
8.86	1	escalated_dose
8.91	1	escalated_dose
8.95	1	escalated_dose
9.01	1	escalated_dose
9.07	1	escalated_dose
9.1	1	escalated_dose
9.13	1	escalated_dose
9.16	1	escalated_dose
9.34	1	escalated_dose
9.36	1	escalated_dose
9.39	1	escalated_dose
9.41	1	escalated_dose
9.56	1	escalated_dose
9.66	1	escalated_dose
9.71	1	escalated_dose
9.74	1	escalated_dose
2.335	0	escalated_dose
2.665	0	escalated_dose
3.03	0	escalated_dose
3.35	0	escalated_dose
3.685	0	escalated_dose
4.18	0	escalated_dose
4.32	0	escalated_dose
4.485	0	escalated_dose
4.665	0	escalated_dose
4.825	0	escalated_dose
4.99	0	escalated_dose
5.165	0	escalated_dose
5.34	0	escalated_dose
5.52	0	escalated_dose
5.645	0	escalated_dose
5.82	0	escalated_dose
6.08	0	escalated_dose
6.14	0	escalated_dose
6.235	0	escalated_dose
6.315	0	escalated_dose
6.395	0	escalated_dose
6.475	0	escalated_dose
6.545	0	escalated_dose
6.635	0	escalated_dose
6.715	0	escalated_dose
6.8	0	escalated_dose
6.875	0	escalated_dose
6.94	0	escalated_dose
7.03	0	escalated_dose
7.11	0	escalated_dose
7.195	0	escalated_dose
7.275	0	escalated_dose
7.355	0	escalated_dose
7.435	0	escalated_dose
7.51	0	escalated_dose
7.595	0	escalated_dose
7.675	0	escalated_dose
7.755	0	escalated_dose
7.835	0	escalated_dose
7.915	0	escalated_dose
8.015	0	escalated_dose
8.035	0	escalated_dose
8.055	0	escalated_dose
8.065	0	escalated_dose
8.085	0	escalated_dose
8.105	0	escalated_dose
8.145	0	escalated_dose
8.145	0	escalated_dose
8.145	0	escalated_dose
8.18	0	escalated_dose
8.205	0	escalated_dose
8.205	0	escalated_dose
8.23	0	escalated_dose
8.25	0	escalated_dose
8.27	0	escalated_dose
8.27	0	escalated_dose
8.295	0	escalated_dose
8.325	0	escalated_dose
8.325	0	escalated_dose
8.355	0	escalated_dose
8.355	0	escalated_dose
8.38	0	escalated_dose
8.4	0	escalated_dose
8.43	0	escalated_dose
8.43	0	escalated_dose
8.465	0	escalated_dose
8.465	0	escalated_dose
8.495	0	escalated_dose
8.495	0	escalated_dose
8.52	0	escalated_dose
8.56	0	escalated_dose
8.56	0	escalated_dose
8.56	0	escalated_dose
8.61	0	escalated_dose
8.61	0	escalated_dose
8.61	0	escalated_dose
8.64	0	escalated_dose
8.675	0	escalated_dose
8.675	0	escalated_dose
8.675	0	escalated_dose
8.71	0	escalated_dose
8.73	0	escalated_dose
8.77	0	escalated_dose
8.77	0	escalated_dose
8.77	0	escalated_dose
8.77	0	escalated_dose
8.815	0	escalated_dose
8.845	0	escalated_dose
8.845	0	escalated_dose
8.885	0	escalated_dose
8.885	0	escalated_dose
8.885	0	escalated_dose
8.93	0	escalated_dose
8.93	0	escalated_dose
8.955	0	escalated_dose
8.97	0	escalated_dose
8.985	0	escalated_dose
9.005	0	escalated_dose
9.025	0	escalated_dose
9.045	0	escalated_dose
9.045	0	escalated_dose
9.075	0	escalated_dose
9.095	0	escalated_dose
9.115	0	escalated_dose
9.125	0	escalated_dose
9.145	0	escalated_dose
9.165	0	escalated_dose
9.185	0	escalated_dose
9.195	0	escalated_dose
9.21	0	escalated_dose
9.23	0	escalated_dose
9.29	0	escalated_dose
9.29	0	escalated_dose
9.29	0	escalated_dose
9.29	0	escalated_dose
9.29	0	escalated_dose
9.29	0	escalated_dose
9.35	0	escalated_dose
9.375	0	escalated_dose
9.385	0	escalated_dose
9.405	0	escalated_dose
9.425	0	escalated_dose
9.445	0	escalated_dose
9.455	0	escalated_dose
9.475	0	escalated_dose
9.495	0	escalated_dose
9.505	0	escalated_dose
9.52	0	escalated_dose
9.545	0	escalated_dose
9.565	0	escalated_dose
9.58	0	escalated_dose
9.595	0	escalated_dose
9.62	0	escalated_dose
9.635	0	escalated_dose
9.65	0	escalated_dose
9.665	0	escalated_dose
9.68	0	escalated_dose
9.705	0	escalated_dose
9.715	0	escalated_dose
9.73	0	escalated_dose
9.755	0	escalated_dose
9.775	0	escalated_dose
9.785	0	escalated_dose
9.805	0	escalated_dose
9.825	0	escalated_dose
9.835	0	escalated_dose
9.855	0	escalated_dose
9.875	0	escalated_dose
9.895	0	escalated_dose
9.905	0	escalated_dose
9.925	0	escalated_dose
9.945	0	escalated_dose
10.1	0	escalated_dose
10.1	0	escalated_dose
10.1	0	escalated_dose
10.1	0	escalated_dose
10.1	0	escalated_dose
10.1	0	escalated_dose
10.1	0	escalated_dose
10.1	0	escalated_dose
10.1	0	escalated_dose
10.1	0	escalated_dose
10.1	0	escalated_dose
10.1	0	escalated_dose
10.1	0	escalated_dose
10.1	0	escalated_dose
10.1	0	escalated_dose
10.1	0	escalated_dose
10.1	0	escalated_dose
10.1	0	escalated_dose
10.1	0	escalated_dose
10.1	0	escalated_dose
10.1	0	escalated_dose
10.1	0	escalated_dose
10.1	0	escalated_dose
10.1	0	escalated_dose
10.1	0	escalated_dose
10.1	0	escalated_dose
10.1	0	escalated_dose
10.1	0	escalated_dose
10.1	0	escalated_dose
10.1	0	escalated_dose
10.1	0	escalated_dose
10.1	0	escalated_dose
10.1	0	escalated_dose
10.1	0	escalated_dose
10.1	0	escalated_dose
10.1	0	escalated_dose
10.1	0	escalated_dose
10.1	0	escalated_dose
10.1	0	escalated_dose
10.1	0	escalated_dose
10.1	0	escalated_dose
10.1	0	escalated_dose
10.1	0	escalated_dose
10.1	0	escalated_dose
10.1	0	escalated_dose
10.1	0	escalated_dose
10.1	0	escalated_dose
10.1	0	escalated_dose
10.1	0	escalated_dose
10.1	0	escalated_dose
10.1	0	escalated_dose
10.1	0	escalated_dose
10.1	0	escalated_dose
10.1	0	escalated_dose
10.1	0	escalated_dose
10.1	0	escalated_dose
10.1	0	escalated_dose
10.1	0	escalated_dose
10.1	0	escalated_dose
10.1	0	escalated_dose
10.1	0	escalated_dose
10.1	0	escalated_dose
10.1	0	escalated_dose
10.1	0	escalated_dose
10.1	0	escalated_dose
10.1	0	escalated_dose
10.1	0	escalated_dose
10.1	0	escalated_dose
10.1	0	escalated_dose
10.1	0	escalated_dose
10.1	0	escalated_dose
10.1	0	escalated_dose
10.1	0	escalated_dose
10.1	0	escalated_dose
10.1	0	escalated_dose
10.1	0	escalated_dose
10.1	0	escalated_dose
10.1	0	escalated_dose
10.1	0	escalated_dose
10.1	0	escalated_dose
10.1	0	escalated_dose
10.1	0	escalated_dose
10.1	0	escalated_dose
10.1	0	escalated_dose
10.1	0	escalated_dose
10.1	0	escalated_dose
10.1	0	escalated_dose
10.1	0	escalated_dose
10.1	0	escalated_dose
10.1	0	escalated_dose
10.1	0	escalated_dose
10.1	0	escalated_dose
10.1	0	escalated_dose
10.1	0	escalated_dose
10.1	0	escalated_dose
10.1	0	escalated_dose
10.1	0	escalated_dose
10.1	0	escalated_dose
10.1	0	escalated_dose
10.1	0	escalated_dose
10.1	0	escalated_dose
10.1	0	escalated_dose
10.1	0	escalated_dose
10.1	0	escalated_dose
10.1	0	escalated_dose
10.1	0	escalated_dose
10.1	0	escalated_dose
10.1	0	escalated_dose
10.1	0	escalated_dose
10.1	0	escalated_dose
10.1	0	escalated_dose
10.1	0	escalated_dose
10.1	0	escalated_dose
10.1	0	escalated_dose
10.1	0	escalated_dose
10.1	0	escalated_dose
10.1	0	escalated_dose
10.1	0	escalated_dose
10.1	0	escalated_dose
10.1	0	escalated_dose
10.1	0	escalated_dose
10.1	0	escalated_dose
10.1	0	escalated_dose
10.1	0	escalated_dose
10.1	0	escalated_dose
10.1	0	escalated_dose
10.1	0	escalated_dose
10.1	0	escalated_dose
10.1	0	escalated_dose
10.1	0	escalated_dose
10.1	0	escalated_dose
10.1	0	escalated_dose
10.1	0	escalated_dose
10.1	0	escalated_dose
10.1	0	escalated_dose
10.1	0	escalated_dose
10.1	0	escalated_dose
10.1	0	escalated_dose
10.1	0	escalated_dose
10.1	0	escalated_dose
10.1	0	escalated_dose
10.1	0	escalated_dose
10.1	0	escalated_dose
10.1	0	escalated_dose
10.1	0	escalated_dose
10.1	0	escalated_dose
10.1	0	escalated_dose
10.1	0	escalated_dose
10.1	0	escalated_dose
10.1	0	escalated_dose
10.1	0	escalated_dose
10.1	0	escalated_dose
10.1	0	escalated_dose
10.1	0	escalated_dose
10.1	0	escalated_dose
10.1	0	escalated_dose
10.1	0	escalated_dose
0.628	1	control
0.747	1	control
1.58	1	control
1.62	1	control
1.67	1	control
1.76	1	control
1.85	1	control
1.94	1	control
1.97	1	control
2.08	1	control
2.12	1	control
2.16	1	control
2.49	1	control
2.63	1	control
2.83	1	control
2.83	1	control
2.91	1	control
3	1	control
3.13	1	control
3.13	1	control
3.46	1	control
3.5	1	control
3.5	1	control
3.62	1	control
3.62	1	control
3.69	1	control
3.74	1	control
3.77	1	control
3.89	1	control
3.95	1	control
3.99	1	control
4.02	1	control
4.04	1	control
4.11	1	control
4.11	1	control
4.2	1	control
4.3	1	control
4.36	1	control
4.44	1	control
4.47	1	control
4.59	1	control
4.62	1	control
4.65	1	control
4.71	1	control
4.81	1	control
4.87	1	control
4.93	1	control
4.99	1	control
5.23	1	control
5.23	1	control
5.29	1	control
5.44	1	control
5.44	1	control
5.58	1	control
5.93	1	control
6.04	1	control
6.11	1	control
6.13	1	control
6.18	1	control
6.23	1	control
6.34	1	control
6.39	1	control
6.48	1	control
6.71	1	control
6.77	1	control
6.81	1	control
6.86	1	control
6.88	1	control
7.03	1	control
7.04	1	control
7.1	1	control
7.28	1	control
7.36	1	control
7.39	1	control
7.43	1	control
7.56	1	control
7.66	1	control
7.84	1	control
7.88	1	control
7.91	1	control
7.94	1	control
8.03	1	control
8.27	1	control
8.32	1	control
8.32	1	control
8.46	1	control
8.51	1	control
8.54	1	control
8.67	1	control
9.11	1	control
9.16	1	control
9.22	1	control
9.27	1	control
9.29	1	control
9.29	1	control
9.35	1	control
9.46	1	control
9.49	1	control
9.51	1	control
9.59	1	control
9.63	1	control
9.72	1	control
9.72	1	control
9.87	1	control
9.89	1	control
0.2505	0	control
0.5055	0	control
0.7605	0	control
1.005	0	control
1.275	0	control
1.515	0	control
1.77	0	control
4.175	0	control
4.28	0	control
4.42	0	control
4.56	0	control
4.7	0	control
4.84	0	control
4.96	0	control
5.1	0	control
5.26	0	control
5.38	0	control
5.51	0	control
5.61	0	control
5.77	0	control
5.89	0	control
6.12	0	control
6.185	0	control
6.26	0	control
6.33	0	control
6.405	0	control
6.47	0	control
6.545	0	control
6.625	0	control
6.69	0	control
6.76	0	control
6.825	0	control
6.915	0	control
6.98	0	control
7.06	0	control
7.125	0	control
7.21	0	control
7.275	0	control
7.345	0	control
7.42	0	control
7.495	0	control
7.57	0	control
7.635	0	control
7.705	0	control
7.785	0	control
7.86	0	control
7.92	0	control
8.015	0	control
8.035	0	control
8.055	0	control
8.065	0	control
8.085	0	control
8.105	0	control
8.125	0	control
8.135	0	control
8.155	0	control
8.175	0	control
8.195	0	control
8.205	0	control
8.225	0	control
8.245	0	control
8.26	0	control
8.28	0	control
8.305	0	control
8.305	0	control
8.335	0	control
8.335	0	control
8.36	0	control
8.385	0	control
8.385	0	control
8.43	0	control
8.43	0	control
8.43	0	control
8.47	0	control
8.485	0	control
8.5	0	control
8.525	0	control
8.525	0	control
8.555	0	control
8.585	0	control
8.585	0	control
8.635	0	control
8.635	0	control
8.635	0	control
8.635	0	control
8.675	0	control
8.695	0	control
8.715	0	control
8.735	0	control
8.745	0	control
8.765	0	control
8.785	0	control
8.795	0	control
8.815	0	control
8.835	0	control
8.855	0	control
8.865	0	control
8.885	0	control
8.905	0	control
8.925	0	control
8.935	0	control
8.955	0	control
8.975	0	control
8.995	0	control
9.005	0	control
9.025	0	control
9.045	0	control
9.065	0	control
9.075	0	control
9.1	0	control
9.125	0	control
9.125	0	control
9.15	0	control
9.175	0	control
9.175	0	control
9.205	0	control
9.205	0	control
9.23	0	control
9.255	0	control
9.255	0	control
9.28	0	control
9.3	0	control
9.33	0	control
9.33	0	control
9.36	0	control
9.385	0	control
9.385	0	control
9.415	0	control
9.415	0	control
9.445	0	control
9.475	0	control
9.475	0	control
9.5	0	control
9.52	0	control
9.54	0	control
9.54	0	control
9.57	0	control
9.57	0	control
9.6	0	control
9.62	0	control
9.645	0	control
9.645	0	control
9.67	0	control
9.7	0	control
9.7	0	control
9.73	0	control
9.73	0	control
9.75	0	control
9.77	0	control
9.795	0	control
9.795	0	control
9.83	0	control
9.83	0	control
9.86	0	control
9.88	0	control
9.91	0	control
9.91	0	control
9.95	0	control
9.95	0	control
9.95	0	control
10	0	control
10	0	control
10	0	control
10	0	control
10	0	control
10	0	control
10	0	control
10	0	control
10	0	control
10	0	control
10	0	control
10	0	control
10	0	control
10	0	control
10	0	control
10	0	control
10	0	control
10	0	control
10	0	control
10	0	control
10	0	control
10	0	control
10	0	control
10	0	control
10	0	control
10	0	control
10	0	control
10	0	control
10	0	control
10	0	control
10	0	control
10	0	control
10	0	control
10	0	control
10	0	control
10	0	control
10	0	control
10	0	control
10	0	control
10	0	control
10	0	control
10	0	control
10	0	control
10	0	control
10	0	control
10	0	control
10	0	control
10	0	control
10	0	control
10	0	control
10	0	control
10	0	control
10	0	control
10	0	control
10	0	control
10	0	control
10	0	control
10	0	control
10	0	control
10	0	control
10	0	control
10	0	control
10	0	control
10	0	control
10	0	control
10	0	control
10	0	control
10	0	control
10	0	control
10	0	control
10	0	control
10	0	control
10	0	control
10	0	control
10	0	control
10	0	control
10	0	control
10	0	control
10	0	control
10	0	control
10	0	control
10	0	control
10	0	control
10	0	control
10	0	control
10	0	control
10	0	control
10	0	control
10	0	control
10	0	control
10	0	control
10	0	control
10	0	control
10	0	control
10	0	control
10	0	control
10	0	control
10	0	control
10	0	control
10	0	control
10	0	control
10	0	control
10	0	control
10	0	control
10	0	control
10	0	control
10	0	control
10	0	control
10	0	control
10	0	control
10	0	control
10	0	control
10	0	control
10	0	control
10	0	control
10	0	control
10	0	control
10	0	control
10	0	control
10	0	control
10	0	control
10	0	control
10	0	control
10	0	control
10	0	control
10	0	control
10	0	control
10	0	control
10	0	control
10	0	control
10	0	control
10	0	control
10	0	control
10	0	control
10	0	control
10	0	control
10	0	control
10	0	control
10	0	control
10	0	control
10	0	control
10	0	control
10	0	control
10	0	control
10	0	control
10	0	control
10	0	control
10	0	control
10	0	control
10	0	control
10	0	control
10	0	control
10	0	control
