## Supplementary data files for "Cancer patient survival can be accurately parameterized, revealing time-dependent therapeutic effects and doubling the precision of small trials": NCICBR26_2A.csv

Time	Event	Arm
0.311	1	placebo
0.311	1	placebo
0.311	1	placebo
0.518	1	placebo
0.621	1	placebo
0.621	1	placebo
0.69	1	placebo
0.863	1	placebo
0.863	1	placebo
0.932	1	placebo
0.932	1	placebo
1.04	1	placebo
1.04	1	placebo
1.24	1	placebo
1.24	1	placebo
1.28	1	placebo
1.28	1	placebo
1.31	1	placebo
1.31	1	placebo
1.35	1	placebo
1.35	1	placebo
1.35	1	placebo
1.38	1	placebo
1.4	1	placebo
1.5	1	placebo
1.77	1	placebo
1.77	1	placebo
1.77	1	placebo
1.77	1	placebo
1.8	1	placebo
1.83	1	placebo
1.9	1	placebo
2.05	1	placebo
2.05	1	placebo
2.11	1	placebo
2.16	1	placebo
2.16	1	placebo
2.2	1	placebo
2.34	1	placebo
2.41	1	placebo
2.48	1	placebo
2.52	1	placebo
2.54	1	placebo
2.55	1	placebo
2.59	1	placebo
2.62	1	placebo
2.73	1	placebo
2.78	1	placebo
2.86	1	placebo
3.09	1	placebo
3.09	1	placebo
3.1	1	placebo
3.13	1	placebo
3.2	1	placebo
3.2	1	placebo
3.27	1	placebo
3.29	1	placebo
3.32	1	placebo
3.36	1	placebo
3.45	1	placebo
3.51	1	placebo
3.59	1	placebo
3.66	1	placebo
3.68	1	placebo
3.68	1	placebo
3.72	1	placebo
3.86	1	placebo
3.95	1	placebo
4.02	1	placebo
4.25	1	placebo
4.25	1	placebo
4.35	1	placebo
4.35	1	placebo
4.41	1	placebo
4.41	1	placebo
4.41	1	placebo
4.44	1	placebo
4.47	1	placebo
4.55	1	placebo
4.59	1	placebo
4.67	1	placebo
4.7	1	placebo
4.73	1	placebo
4.76	1	placebo
4.82	1	placebo
4.87	1	placebo
4.97	1	placebo
5.09	1	placebo
5.11	1	placebo
5.13	1	placebo
5.18	1	placebo
5.19	1	placebo
5.22	1	placebo
5.23	1	placebo
5.26	1	placebo
5.27	1	placebo
5.31	1	placebo
5.34	1	placebo
5.34	1	placebo
5.41	1	placebo
5.45	1	placebo
5.49	1	placebo
5.51	1	placebo
5.55	1	placebo
5.59	1	placebo
5.64	1	placebo
5.66	1	placebo
5.7	1	placebo
5.73	1	placebo
5.83	1	placebo
5.9	1	placebo
6.06	1	placebo
6.14	1	placebo
6.38	1	placebo
6.44	1	placebo
6.47	1	placebo
6.74	1	placebo
6.79	1	placebo
6.84	1	placebo
7.11	1	placebo
7.11	1	placebo
7.11	1	placebo
7.18	1	placebo
7.22	1	placebo
7.29	1	placebo
7.38	1	placebo
7.49	1	placebo
7.8	1	placebo
8.22	1	placebo
8.22	1	placebo
8.35	1	placebo
8.35	1	placebo
8.35	1	placebo
8.46	1	placebo
8.46	1	placebo
8.56	1	placebo
8.56	1	placebo
8.56	1	placebo
8.56	1	placebo
8.56	1	placebo
8.94	1	placebo
9.04	1	placebo
9.18	1	placebo
9.18	1	placebo
9.42	1	placebo
9.53	1	placebo
9.63	1	placebo
9.63	1	placebo
9.98	1	placebo
9.98	1	placebo
9.98	1	placebo
10.7	1	placebo
10.7	1	placebo
10.7	1	placebo
11	1	placebo
11.3	1	placebo
11.4	1	placebo
11.4	1	placebo
11.5	1	placebo
11.7	1	placebo
11.9	1	placebo
12.3	1	placebo
12.5	1	placebo
13	1	placebo
13.1	1	placebo
13.2	1	placebo
13.2	1	placebo
13.3	1	placebo
13.4	1	placebo
13.9	1	placebo
14.1	1	placebo
15	1	placebo
15.2	1	placebo
15.8	1	placebo
16.9	1	placebo
17.5	1	placebo
17.7	1	placebo
17.8	1	placebo
18.2	1	placebo
18.3	1	placebo
18.9	1	placebo
19.6	1	placebo
22	1	placebo
22.7	1	placebo
23	1	placebo
23.4	1	placebo
25.1	1	placebo
25.9	1	placebo
28.9	1	placebo
0.5695	0	placebo
1.105	0	placebo
1.695	0	placebo
2.285	0	placebo
2.87	0	placebo
3.435	0	placebo
4.135	0	placebo
4.465	0	placebo
4.685	0	placebo
4.895	0	placebo
5.125	0	placebo
5.375	0	placebo
5.57	0	placebo
5.765	0	placebo
6.025	0	placebo
6.24	0	placebo
6.46	0	placebo
6.68	0	placebo
6.905	0	placebo
7.125	0	placebo
7.35	0	placebo
7.645	0	placebo
7.645	0	placebo
8.285	0	placebo
8.75	0	placebo
8.99	0	placebo
9.37	0	placebo
9.805	0	placebo
10.04	0	placebo
10.4	0	placebo
10.6	0	placebo
11.05	0	placebo
11.35	0	placebo
11.6	0	placebo
12.55	0	placebo
13.15	0	placebo
13.8	0	placebo
14.25	0	placebo
14.85	0	placebo
15.45	0	placebo
17.05	0	placebo
18.05	0	placebo
19.15	0	placebo
21.4	0	placebo
22.75	0	placebo
25.35	0	placebo
26.65	0	placebo
28.55	0	placebo
29.05	0	placebo
29.6	0	placebo
29.6	0	placebo
0.261	1	dacomitinib
0.261	1	dacomitinib
0.261	1	dacomitinib
0.261	1	dacomitinib
0.261	1	dacomitinib
0.261	1	dacomitinib
0.261	1	dacomitinib
0.485	1	dacomitinib
0.531	1	dacomitinib
0.563	1	dacomitinib
0.638	1	dacomitinib
0.638	1	dacomitinib
0.659	1	dacomitinib
0.68	1	dacomitinib
0.7	1	dacomitinib
0.752	1	dacomitinib
0.752	1	dacomitinib
0.795	1	dacomitinib
0.812	1	dacomitinib
0.824	1	dacomitinib
0.851	1	dacomitinib
0.9	1	dacomitinib
0.987	1	dacomitinib
1.08	1	dacomitinib
1.15	1	dacomitinib
1.21	1	dacomitinib
1.23	1	dacomitinib
1.25	1	dacomitinib
1.27	1	dacomitinib
1.28	1	dacomitinib
1.29	1	dacomitinib
1.31	1	dacomitinib
1.36	1	dacomitinib
1.36	1	dacomitinib
1.37	1	dacomitinib
1.41	1	dacomitinib
1.44	1	dacomitinib
1.45	1	dacomitinib
1.49	1	dacomitinib
1.57	1	dacomitinib
1.6	1	dacomitinib
1.64	1	dacomitinib
1.64	1	dacomitinib
1.66	1	dacomitinib
1.73	1	dacomitinib
1.73	1	dacomitinib
1.76	1	dacomitinib
1.77	1	dacomitinib
1.81	1	dacomitinib
1.83	1	dacomitinib
1.86	1	dacomitinib
1.88	1	dacomitinib
1.89	1	dacomitinib
1.9	1	dacomitinib
1.93	1	dacomitinib
1.95	1	dacomitinib
1.98	1	dacomitinib
2	1	dacomitinib
2.03	1	dacomitinib
2.05	1	dacomitinib
2.07	1	dacomitinib
2.09	1	dacomitinib
2.1	1	dacomitinib
2.15	1	dacomitinib
2.2	1	dacomitinib
2.25	1	dacomitinib
2.27	1	dacomitinib
2.3	1	dacomitinib
2.33	1	dacomitinib
2.39	1	dacomitinib
2.4	1	dacomitinib
2.43	1	dacomitinib
2.45	1	dacomitinib
2.49	1	dacomitinib
2.5	1	dacomitinib
2.52	1	dacomitinib
2.55	1	dacomitinib
2.59	1	dacomitinib
2.61	1	dacomitinib
2.68	1	dacomitinib
2.79	1	dacomitinib
2.79	1	dacomitinib
2.79	1	dacomitinib
2.82	1	dacomitinib
2.84	1	dacomitinib
2.87	1	dacomitinib
2.88	1	dacomitinib
2.96	1	dacomitinib
2.96	1	dacomitinib
2.98	1	dacomitinib
2.99	1	dacomitinib
3	1	dacomitinib
3.02	1	dacomitinib
3.02	1	dacomitinib
3.05	1	dacomitinib
3.05	1	dacomitinib
3.09	1	dacomitinib
3.12	1	dacomitinib
3.17	1	dacomitinib
3.22	1	dacomitinib
3.28	1	dacomitinib
3.3	1	dacomitinib
3.33	1	dacomitinib
3.35	1	dacomitinib
3.37	1	dacomitinib
3.38	1	dacomitinib
3.41	1	dacomitinib
3.41	1	dacomitinib
3.44	1	dacomitinib
3.46	1	dacomitinib
3.49	1	dacomitinib
3.53	1	dacomitinib
3.55	1	dacomitinib
3.57	1	dacomitinib
3.59	1	dacomitinib
3.63	1	dacomitinib
3.65	1	dacomitinib
3.67	1	dacomitinib
3.69	1	dacomitinib
3.72	1	dacomitinib
3.77	1	dacomitinib
3.83	1	dacomitinib
3.86	1	dacomitinib
3.88	1	dacomitinib
3.92	1	dacomitinib
3.94	1	dacomitinib
3.96	1	dacomitinib
3.97	1	dacomitinib
3.99	1	dacomitinib
4.01	1	dacomitinib
4.06	1	dacomitinib
4.09	1	dacomitinib
4.11	1	dacomitinib
4.14	1	dacomitinib
4.16	1	dacomitinib
4.18	1	dacomitinib
4.18	1	dacomitinib
4.2	1	dacomitinib
4.22	1	dacomitinib
4.28	1	dacomitinib
4.28	1	dacomitinib
4.34	1	dacomitinib
4.36	1	dacomitinib
4.38	1	dacomitinib
4.42	1	dacomitinib
4.44	1	dacomitinib
4.47	1	dacomitinib
4.51	1	dacomitinib
4.54	1	dacomitinib
4.55	1	dacomitinib
4.58	1	dacomitinib
4.61	1	dacomitinib
4.61	1	dacomitinib
4.63	1	dacomitinib
4.65	1	dacomitinib
4.69	1	dacomitinib
4.71	1	dacomitinib
4.74	1	dacomitinib
4.82	1	dacomitinib
4.82	1	dacomitinib
4.84	1	dacomitinib
4.87	1	dacomitinib
4.91	1	dacomitinib
4.97	1	dacomitinib
4.99	1	dacomitinib
5.03	1	dacomitinib
5.04	1	dacomitinib
5.09	1	dacomitinib
5.13	1	dacomitinib
5.22	1	dacomitinib
5.22	1	dacomitinib
5.23	1	dacomitinib
5.25	1	dacomitinib
5.3	1	dacomitinib
5.3	1	dacomitinib
5.3	1	dacomitinib
5.33	1	dacomitinib
5.36	1	dacomitinib
5.39	1	dacomitinib
5.41	1	dacomitinib
5.44	1	dacomitinib
5.47	1	dacomitinib
5.47	1	dacomitinib
5.47	1	dacomitinib
5.49	1	dacomitinib
5.52	1	dacomitinib
5.52	1	dacomitinib
5.55	1	dacomitinib
5.58	1	dacomitinib
5.6	1	dacomitinib
5.6	1	dacomitinib
5.63	1	dacomitinib
5.63	1	dacomitinib
5.64	1	dacomitinib
5.67	1	dacomitinib
5.69	1	dacomitinib
5.72	1	dacomitinib
5.79	1	dacomitinib
5.85	1	dacomitinib
5.9	1	dacomitinib
5.94	1	dacomitinib
5.95	1	dacomitinib
5.97	1	dacomitinib
6.02	1	dacomitinib
6.02	1	dacomitinib
6.07	1	dacomitinib
6.11	1	dacomitinib
6.13	1	dacomitinib
6.14	1	dacomitinib
6.16	1	dacomitinib
6.18	1	dacomitinib
6.23	1	dacomitinib
6.24	1	dacomitinib
6.29	1	dacomitinib
6.39	1	dacomitinib
6.48	1	dacomitinib
6.48	1	dacomitinib
6.51	1	dacomitinib
6.54	1	dacomitinib
6.57	1	dacomitinib
6.63	1	dacomitinib
6.67	1	dacomitinib
6.7	1	dacomitinib
6.73	1	dacomitinib
6.74	1	dacomitinib
6.75	1	dacomitinib
6.77	1	dacomitinib
6.79	1	dacomitinib
6.82	1	dacomitinib
6.89	1	dacomitinib
6.93	1	dacomitinib
6.93	1	dacomitinib
6.96	1	dacomitinib
6.97	1	dacomitinib
6.99	1	dacomitinib
7.03	1	dacomitinib
7.07	1	dacomitinib
7.1	1	dacomitinib
7.12	1	dacomitinib
7.15	1	dacomitinib
7.22	1	dacomitinib
7.24	1	dacomitinib
7.31	1	dacomitinib
7.35	1	dacomitinib
7.38	1	dacomitinib
7.4	1	dacomitinib
7.47	1	dacomitinib
7.47	1	dacomitinib
7.51	1	dacomitinib
7.55	1	dacomitinib
7.59	1	dacomitinib
7.61	1	dacomitinib
7.66	1	dacomitinib
7.67	1	dacomitinib
7.71	1	dacomitinib
7.71	1	dacomitinib
7.75	1	dacomitinib
7.8	1	dacomitinib
7.87	1	dacomitinib
8	1	dacomitinib
8.14	1	dacomitinib
8.18	1	dacomitinib
8.22	1	dacomitinib
8.24	1	dacomitinib
8.27	1	dacomitinib
8.29	1	dacomitinib
8.31	1	dacomitinib
8.32	1	dacomitinib
8.36	1	dacomitinib
8.4	1	dacomitinib
8.41	1	dacomitinib
8.44	1	dacomitinib
8.47	1	dacomitinib
8.52	1	dacomitinib
8.54	1	dacomitinib
8.64	1	dacomitinib
8.67	1	dacomitinib
8.73	1	dacomitinib
8.75	1	dacomitinib
8.83	1	dacomitinib
9.01	1	dacomitinib
9.04	1	dacomitinib
9.1	1	dacomitinib
9.13	1	dacomitinib
9.15	1	dacomitinib
9.16	1	dacomitinib
9.23	1	dacomitinib
9.23	1	dacomitinib
9.25	1	dacomitinib
9.29	1	dacomitinib
9.35	1	dacomitinib
9.35	1	dacomitinib
9.39	1	dacomitinib
9.4	1	dacomitinib
9.45	1	dacomitinib
9.46	1	dacomitinib
9.52	1	dacomitinib
9.54	1	dacomitinib
9.56	1	dacomitinib
9.6	1	dacomitinib
9.65	1	dacomitinib
9.72	1	dacomitinib
9.79	1	dacomitinib
9.85	1	dacomitinib
9.92	1	dacomitinib
9.99	1	dacomitinib
10.1	1	dacomitinib
10.2	1	dacomitinib
10.3	1	dacomitinib
10.4	1	dacomitinib
10.4	1	dacomitinib
10.5	1	dacomitinib
10.6	1	dacomitinib
10.7	1	dacomitinib
10.7	1	dacomitinib
10.8	1	dacomitinib
10.8	1	dacomitinib
10.9	1	dacomitinib
10.9	1	dacomitinib
11	1	dacomitinib
11.1	1	dacomitinib
11.2	1	dacomitinib
11.4	1	dacomitinib
11.5	1	dacomitinib
11.6	1	dacomitinib
11.7	1	dacomitinib
11.8	1	dacomitinib
12	1	dacomitinib
12.1	1	dacomitinib
12.3	1	dacomitinib
12.4	1	dacomitinib
12.5	1	dacomitinib
12.7	1	dacomitinib
12.9	1	dacomitinib
13	1	dacomitinib
13	1	dacomitinib
13.1	1	dacomitinib
13.2	1	dacomitinib
13.4	1	dacomitinib
13.7	1	dacomitinib
13.7	1	dacomitinib
13.8	1	dacomitinib
13.9	1	dacomitinib
14	1	dacomitinib
14	1	dacomitinib
14.3	1	dacomitinib
15.1	1	dacomitinib
15.4	1	dacomitinib
15.5	1	dacomitinib
15.6	1	dacomitinib
15.8	1	dacomitinib
16.2	1	dacomitinib
16.4	1	dacomitinib
16.6	1	dacomitinib
16.7	1	dacomitinib
16.9	1	dacomitinib
17	1	dacomitinib
17.1	1	dacomitinib
17.8	1	dacomitinib
18	1	dacomitinib
18.1	1	dacomitinib
18.5	1	dacomitinib
18.7	1	dacomitinib
18.9	1	dacomitinib
19	1	dacomitinib
19.1	1	dacomitinib
19.4	1	dacomitinib
19.6	1	dacomitinib
19.7	1	dacomitinib
20.1	1	dacomitinib
20.5	1	dacomitinib
20.6	1	dacomitinib
22.2	1	dacomitinib
22.6	1	dacomitinib
23.2	1	dacomitinib
24.5	1	dacomitinib
25.5	1	dacomitinib
25.8	1	dacomitinib
26.2	1	dacomitinib
26.7	1	dacomitinib
30.3	1	dacomitinib
0.6695	0	dacomitinib
1.335	0	dacomitinib
2.005	0	dacomitinib
2.67	0	dacomitinib
3.34	0	dacomitinib
4.135	0	dacomitinib
4.25	0	dacomitinib
4.385	0	dacomitinib
4.49	0	dacomitinib
4.64	0	dacomitinib
4.75	0	dacomitinib
4.88	0	dacomitinib
5.01	0	dacomitinib
5.145	0	dacomitinib
5.255	0	dacomitinib
5.375	0	dacomitinib
5.505	0	dacomitinib
5.635	0	dacomitinib
5.75	0	dacomitinib
5.885	0	dacomitinib
5.995	0	dacomitinib
6.12	0	dacomitinib
6.25	0	dacomitinib
6.38	0	dacomitinib
6.505	0	dacomitinib
6.62	0	dacomitinib
6.76	0	dacomitinib
6.865	0	dacomitinib
7.01	0	dacomitinib
7.125	0	dacomitinib
7.25	0	dacomitinib
7.365	0	dacomitinib
7.495	0	dacomitinib
7.635	0	dacomitinib
7.765	0	dacomitinib
7.88	0	dacomitinib
8.2	0	dacomitinib
8.365	0	dacomitinib
8.55	0	dacomitinib
8.72	0	dacomitinib
8.905	0	dacomitinib
9.085	0	dacomitinib
9.27	0	dacomitinib
9.455	0	dacomitinib
9.635	0	dacomitinib
9.83	0	dacomitinib
9.995	0	dacomitinib
10.15	0	dacomitinib
10.35	0	dacomitinib
10.55	0	dacomitinib
10.75	0	dacomitinib
10.95	0	dacomitinib
11.05	0	dacomitinib
11.25	0	dacomitinib
11.45	0	dacomitinib
11.65	0	dacomitinib
11.85	0	dacomitinib
12.45	0	dacomitinib
12.95	0	dacomitinib
13.45	0	dacomitinib
13.95	0	dacomitinib
14.45	0	dacomitinib
14.95	0	dacomitinib
15.45	0	dacomitinib
16.35	0	dacomitinib
16.65	0	dacomitinib
16.95	0	dacomitinib
17.35	0	dacomitinib
17.65	0	dacomitinib
17.95	0	dacomitinib
18.35	0	dacomitinib
18.65	0	dacomitinib
18.95	0	dacomitinib
19.35	0	dacomitinib
19.65	0	dacomitinib
20.35	0	dacomitinib
20.65	0	dacomitinib
20.95	0	dacomitinib
21.35	0	dacomitinib
21.65	0	dacomitinib
21.95	0	dacomitinib
22.35	0	dacomitinib
22.65	0	dacomitinib
22.95	0	dacomitinib
23.35	0	dacomitinib
23.65	0	dacomitinib
24.75	0	dacomitinib
25.55	0	dacomitinib
26.35	0	dacomitinib
27.15	0	dacomitinib
28.45	0	dacomitinib
28.85	0	dacomitinib
29.25	0	dacomitinib
29.65	0	dacomitinib
30.15	0	dacomitinib
30.55	0	dacomitinib
30.95	0	dacomitinib
31.35	0	dacomitinib
31.8	0	dacomitinib
