## Supplementary data files for "Cancer patient survival can be accurately parameterized, revealing time-dependent therapeutic effects and doubling the precision of small trials": NCICBR26_2B.csv

Time	Event	Arm
0.316	1	placebo
0.386	1	placebo
0.427	1	placebo
0.427	1	placebo
0.427	1	placebo
0.477	1	placebo
0.522	1	placebo
0.625	1	placebo
0.625	1	placebo
0.636	1	placebo
0.656	1	placebo
0.669	1	placebo
0.69	1	placebo
0.699	1	placebo
0.716	1	placebo
0.725	1	placebo
0.737	1	placebo
0.777	1	placebo
0.783	1	placebo
0.794	1	placebo
0.818	1	placebo
0.841	1	placebo
0.847	1	placebo
0.855	1	placebo
0.98	1	placebo
0.98	1	placebo
0.98	1	placebo
0.98	1	placebo
0.98	1	placebo
0.98	1	placebo
0.98	1	placebo
0.98	1	placebo
0.98	1	placebo
1.05	1	placebo
1.05	1	placebo
1.05	1	placebo
1.05	1	placebo
1.05	1	placebo
1.07	1	placebo
1.07	1	placebo
1.07	1	placebo
1.07	1	placebo
1.07	1	placebo
1.07	1	placebo
1.07	1	placebo
1.07	1	placebo
1.07	1	placebo
1.07	1	placebo
1.07	1	placebo
1.07	1	placebo
1.07	1	placebo
1.07	1	placebo
1.07	1	placebo
1.07	1	placebo
1.07	1	placebo
1.07	1	placebo
1.07	1	placebo
1.07	1	placebo
1.08	1	placebo
1.08	1	placebo
1.08	1	placebo
1.09	1	placebo
1.09	1	placebo
1.09	1	placebo
1.09	1	placebo
1.09	1	placebo
1.1	1	placebo
1.1	1	placebo
1.1	1	placebo
1.13	1	placebo
1.13	1	placebo
1.13	1	placebo
1.13	1	placebo
1.14	1	placebo
1.14	1	placebo
1.14	1	placebo
1.14	1	placebo
1.14	1	placebo
1.15	1	placebo
1.15	1	placebo
1.15	1	placebo
1.15	1	placebo
1.15	1	placebo
1.15	1	placebo
1.16	1	placebo
1.17	1	placebo
1.17	1	placebo
1.18	1	placebo
1.19	1	placebo
1.21	1	placebo
1.23	1	placebo
1.25	1	placebo
1.26	1	placebo
1.29	1	placebo
1.31	1	placebo
1.34	1	placebo
1.42	1	placebo
1.55	1	placebo
1.69	1	placebo
1.77	1	placebo
1.8	1	placebo
1.83	1	placebo
1.85	1	placebo
1.86	1	placebo
1.88	1	placebo
1.9	1	placebo
1.92	1	placebo
1.93	1	placebo
1.95	1	placebo
1.95	1	placebo
1.95	1	placebo
1.96	1	placebo
1.96	1	placebo
1.97	1	placebo
1.97	1	placebo
1.98	1	placebo
1.98	1	placebo
1.99	1	placebo
1.99	1	placebo
1.99	1	placebo
2.01	1	placebo
2.02	1	placebo
2.03	1	placebo
2.04	1	placebo
2.05	1	placebo
2.05	1	placebo
2.06	1	placebo
2.07	1	placebo
2.13	1	placebo
2.21	1	placebo
2.28	1	placebo
2.45	1	placebo
2.56	1	placebo
2.67	1	placebo
2.92	1	placebo
3.02	1	placebo
3.14	1	placebo
3.21	1	placebo
3.3	1	placebo
3.67	1	placebo
3.73	1	placebo
3.76	1	placebo
3.79	1	placebo
3.8	1	placebo
3.82	1	placebo
3.83	1	placebo
3.85	1	placebo
3.9	1	placebo
3.97	1	placebo
4.28	1	placebo
4.4	1	placebo
4.56	1	placebo
5.39	1	placebo
5.5	1	placebo
5.58	1	placebo
5.66	1	placebo
5.7	1	placebo
5.82	1	placebo
6	1	placebo
7.48	1	placebo
9.28	1	placebo
0.1056	0	placebo
0.1056	0	placebo
0.246	0	placebo
0.246	0	placebo
0.351	0	placebo
0.452	0	placebo
0.5365	0	placebo
0.599	0	placebo
0.6855	0	placebo
0.7555	0	placebo
0.8295	0	placebo
0.9175	0	placebo
1.015	0	placebo
1.06	0	placebo
1.135	0	placebo
1.22	0	placebo
1.275	0	placebo
1.39	0	placebo
1.435	0	placebo
1.5	0	placebo
1.6	0	placebo
1.675	0	placebo
1.75	0	placebo
1.825	0	placebo
1.895	0	placebo
1.975	0	placebo
2.045	0	placebo
2.115	0	placebo
2.2	0	placebo
2.27	0	placebo
2.365	0	placebo
2.405	0	placebo
2.505	0	placebo
2.57	0	placebo
2.635	0	placebo
2.74	0	placebo
2.8	0	placebo
2.89	0	placebo
2.97	0	placebo
3.035	0	placebo
3.11	0	placebo
3.18	0	placebo
3.25	0	placebo
3.365	0	placebo
3.41	0	placebo
3.48	0	placebo
3.575	0	placebo
3.64	0	placebo
3.72	0	placebo
3.795	0	placebo
3.865	0	placebo
3.94	0	placebo
4.25	0	placebo
4.52	0	placebo
4.73	0	placebo
4.955	0	placebo
5.185	0	placebo
5.425	0	placebo
5.665	0	placebo
5.895	0	placebo
6.12	0	placebo
6.36	0	placebo
6.6	0	placebo
6.84	0	placebo
7.065	0	placebo
7.315	0	placebo
7.55	0	placebo
7.77	0	placebo
8.52	0	placebo
9	0	placebo
9.495	0	placebo
10.05	0	placebo
10.55	0	placebo
11.05	0	placebo
11.55	0	placebo
12.95	0	placebo
13.95	0	placebo
14.95	0	placebo
16.25	0	placebo
0.211	1	dacomitinib
0.277	1	dacomitinib
0.277	1	dacomitinib
0.328	1	dacomitinib
0.387	1	dacomitinib
0.462	1	dacomitinib
0.519	1	dacomitinib
0.566	1	dacomitinib
0.602	1	dacomitinib
0.634	1	dacomitinib
0.649	1	dacomitinib
0.674	1	dacomitinib
0.696	1	dacomitinib
0.717	1	dacomitinib
0.765	1	dacomitinib
0.765	1	dacomitinib
0.79	1	dacomitinib
0.805	1	dacomitinib
0.82	1	dacomitinib
0.842	1	dacomitinib
0.849	1	dacomitinib
0.863	1	dacomitinib
0.863	1	dacomitinib
0.875	1	dacomitinib
0.889	1	dacomitinib
0.895	1	dacomitinib
0.905	1	dacomitinib
0.921	1	dacomitinib
0.921	1	dacomitinib
0.948	1	dacomitinib
0.962	1	dacomitinib
0.962	1	dacomitinib
0.965	1	dacomitinib
0.965	1	dacomitinib
0.965	1	dacomitinib
0.966	1	dacomitinib
0.966	1	dacomitinib
0.966	1	dacomitinib
0.975	1	dacomitinib
0.978	1	dacomitinib
0.987	1	dacomitinib
0.987	1	dacomitinib
0.987	1	dacomitinib
0.989	1	dacomitinib
0.989	1	dacomitinib
0.995	1	dacomitinib
1	1	dacomitinib
1.01	1	dacomitinib
1.02	1	dacomitinib
1.02	1	dacomitinib
1.02	1	dacomitinib
1.02	1	dacomitinib
1.03	1	dacomitinib
1.03	1	dacomitinib
1.03	1	dacomitinib
1.03	1	dacomitinib
1.04	1	dacomitinib
1.04	1	dacomitinib
1.04	1	dacomitinib
1.04	1	dacomitinib
1.05	1	dacomitinib
1.05	1	dacomitinib
1.05	1	dacomitinib
1.07	1	dacomitinib
1.07	1	dacomitinib
1.07	1	dacomitinib
1.07	1	dacomitinib
1.07	1	dacomitinib
1.08	1	dacomitinib
1.09	1	dacomitinib
1.09	1	dacomitinib
1.09	1	dacomitinib
1.09	1	dacomitinib
1.1	1	dacomitinib
1.1	1	dacomitinib
1.1	1	dacomitinib
1.1	1	dacomitinib
1.1	1	dacomitinib
1.1	1	dacomitinib
1.12	1	dacomitinib
1.12	1	dacomitinib
1.12	1	dacomitinib
1.12	1	dacomitinib
1.12	1	dacomitinib
1.12	1	dacomitinib
1.13	1	dacomitinib
1.13	1	dacomitinib
1.13	1	dacomitinib
1.13	1	dacomitinib
1.13	1	dacomitinib
1.13	1	dacomitinib
1.13	1	dacomitinib
1.15	1	dacomitinib
1.15	1	dacomitinib
1.15	1	dacomitinib
1.15	1	dacomitinib
1.15	1	dacomitinib
1.15	1	dacomitinib
1.16	1	dacomitinib
1.16	1	dacomitinib
1.16	1	dacomitinib
1.16	1	dacomitinib
1.16	1	dacomitinib
1.16	1	dacomitinib
1.17	1	dacomitinib
1.18	1	dacomitinib
1.18	1	dacomitinib
1.18	1	dacomitinib
1.21	1	dacomitinib
1.21	1	dacomitinib
1.21	1	dacomitinib
1.21	1	dacomitinib
1.21	1	dacomitinib
1.23	1	dacomitinib
1.23	1	dacomitinib
1.24	1	dacomitinib
1.25	1	dacomitinib
1.27	1	dacomitinib
1.27	1	dacomitinib
1.3	1	dacomitinib
1.31	1	dacomitinib
1.35	1	dacomitinib
1.39	1	dacomitinib
1.39	1	dacomitinib
1.43	1	dacomitinib
1.5	1	dacomitinib
1.54	1	dacomitinib
1.59	1	dacomitinib
1.65	1	dacomitinib
1.66	1	dacomitinib
1.68	1	dacomitinib
1.73	1	dacomitinib
1.74	1	dacomitinib
1.77	1	dacomitinib
1.82	1	dacomitinib
1.82	1	dacomitinib
1.85	1	dacomitinib
1.85	1	dacomitinib
1.86	1	dacomitinib
1.88	1	dacomitinib
1.89	1	dacomitinib
1.9	1	dacomitinib
1.91	1	dacomitinib
1.92	1	dacomitinib
1.94	1	dacomitinib
1.94	1	dacomitinib
1.95	1	dacomitinib
1.96	1	dacomitinib
1.96	1	dacomitinib
1.96	1	dacomitinib
1.97	1	dacomitinib
1.97	1	dacomitinib
1.98	1	dacomitinib
2	1	dacomitinib
2	1	dacomitinib
2	1	dacomitinib
2	1	dacomitinib
2.01	1	dacomitinib
2.01	1	dacomitinib
2.01	1	dacomitinib
2.01	1	dacomitinib
2.03	1	dacomitinib
2.03	1	dacomitinib
2.04	1	dacomitinib
2.04	1	dacomitinib
2.05	1	dacomitinib
2.05	1	dacomitinib
2.06	1	dacomitinib
2.06	1	dacomitinib
2.07	1	dacomitinib
2.07	1	dacomitinib
2.1	1	dacomitinib
2.1	1	dacomitinib
2.1	1	dacomitinib
2.13	1	dacomitinib
2.15	1	dacomitinib
2.23	1	dacomitinib
2.29	1	dacomitinib
2.39	1	dacomitinib
2.48	1	dacomitinib
2.53	1	dacomitinib
2.58	1	dacomitinib
2.63	1	dacomitinib
2.68	1	dacomitinib
2.76	1	dacomitinib
2.76	1	dacomitinib
2.79	1	dacomitinib
2.81	1	dacomitinib
2.83	1	dacomitinib
2.87	1	dacomitinib
2.97	1	dacomitinib
2.97	1	dacomitinib
3.01	1	dacomitinib
3.04	1	dacomitinib
3.04	1	dacomitinib
3.07	1	dacomitinib
3.15	1	dacomitinib
3.18	1	dacomitinib
3.21	1	dacomitinib
3.3	1	dacomitinib
3.38	1	dacomitinib
3.45	1	dacomitinib
3.52	1	dacomitinib
3.58	1	dacomitinib
3.62	1	dacomitinib
3.63	1	dacomitinib
3.65	1	dacomitinib
3.66	1	dacomitinib
3.67	1	dacomitinib
3.7	1	dacomitinib
3.7	1	dacomitinib
3.71	1	dacomitinib
3.71	1	dacomitinib
3.72	1	dacomitinib
3.72	1	dacomitinib
3.73	1	dacomitinib
3.73	1	dacomitinib
3.75	1	dacomitinib
3.77	1	dacomitinib
3.78	1	dacomitinib
3.79	1	dacomitinib
3.8	1	dacomitinib
3.81	1	dacomitinib
3.82	1	dacomitinib
3.82	1	dacomitinib
3.82	1	dacomitinib
3.83	1	dacomitinib
3.83	1	dacomitinib
3.83	1	dacomitinib
3.84	1	dacomitinib
3.85	1	dacomitinib
3.87	1	dacomitinib
3.88	1	dacomitinib
3.89	1	dacomitinib
3.89	1	dacomitinib
3.9	1	dacomitinib
3.9	1	dacomitinib
3.9	1	dacomitinib
3.92	1	dacomitinib
3.92	1	dacomitinib
3.93	1	dacomitinib
3.93	1	dacomitinib
3.94	1	dacomitinib
3.98	1	dacomitinib
4.01	1	dacomitinib
4.04	1	dacomitinib
4.07	1	dacomitinib
4.07	1	dacomitinib
4.11	1	dacomitinib
4.13	1	dacomitinib
4.17	1	dacomitinib
4.21	1	dacomitinib
4.25	1	dacomitinib
4.36	1	dacomitinib
4.43	1	dacomitinib
4.48	1	dacomitinib
4.65	1	dacomitinib
4.69	1	dacomitinib
4.75	1	dacomitinib
4.94	1	dacomitinib
5.01	1	dacomitinib
5.27	1	dacomitinib
5.31	1	dacomitinib
5.37	1	dacomitinib
5.51	1	dacomitinib
5.52	1	dacomitinib
5.55	1	dacomitinib
5.56	1	dacomitinib
5.58	1	dacomitinib
5.59	1	dacomitinib
5.62	1	dacomitinib
5.62	1	dacomitinib
5.64	1	dacomitinib
5.68	1	dacomitinib
5.72	1	dacomitinib
5.73	1	dacomitinib
5.73	1	dacomitinib
5.74	1	dacomitinib
5.77	1	dacomitinib
5.79	1	dacomitinib
5.86	1	dacomitinib
5.95	1	dacomitinib
6.29	1	dacomitinib
6.45	1	dacomitinib
6.52	1	dacomitinib
6.61	1	dacomitinib
6.73	1	dacomitinib
7.08	1	dacomitinib
7.36	1	dacomitinib
7.42	1	dacomitinib
7.47	1	dacomitinib
7.54	1	dacomitinib
7.57	1	dacomitinib
7.97	1	dacomitinib
9.11	1	dacomitinib
9.25	1	dacomitinib
9.99	1	dacomitinib
11.1	1	dacomitinib
11.8	1	dacomitinib
0.07005	0	dacomitinib
0.07005	0	dacomitinib
0.158	0	dacomitinib
0.158	0	dacomitinib
0.158	0	dacomitinib
0.244	0	dacomitinib
0.244	0	dacomitinib
0.289	0	dacomitinib
0.3405	0	dacomitinib
0.37	0	dacomitinib
0.4225	0	dacomitinib
0.4505	0	dacomitinib
0.4795	0	dacomitinib
0.5275	0	dacomitinib
0.551	0	dacomitinib
0.594	0	dacomitinib
0.6415	0	dacomitinib
0.685	0	dacomitinib
0.7065	0	dacomitinib
0.7525	0	dacomitinib
0.786	0	dacomitinib
0.831	0	dacomitinib
0.8585	0	dacomitinib
0.8975	0	dacomitinib
0.9345	0	dacomitinib
0.9725	0	dacomitinib
1.015	0	dacomitinib
1.045	0	dacomitinib
1.085	0	dacomitinib
1.125	0	dacomitinib
1.165	0	dacomitinib
1.195	0	dacomitinib
1.235	0	dacomitinib
1.285	0	dacomitinib
1.32	0	dacomitinib
1.34	0	dacomitinib
1.37	0	dacomitinib
1.415	0	dacomitinib
1.48	0	dacomitinib
1.48	0	dacomitinib
1.53	0	dacomitinib
1.58	0	dacomitinib
1.62	0	dacomitinib
1.64	0	dacomitinib
1.705	0	dacomitinib
1.705	0	dacomitinib
1.755	0	dacomitinib
1.805	0	dacomitinib
1.835	0	dacomitinib
1.875	0	dacomitinib
1.915	0	dacomitinib
1.945	0	dacomitinib
1.99	0	dacomitinib
2.02	0	dacomitinib
2.065	0	dacomitinib
2.085	0	dacomitinib
2.14	0	dacomitinib
2.19	0	dacomitinib
2.22	0	dacomitinib
2.25	0	dacomitinib
2.28	0	dacomitinib
2.335	0	dacomitinib
2.37	0	dacomitinib
2.4	0	dacomitinib
2.445	0	dacomitinib
2.445	0	dacomitinib
2.505	0	dacomitinib
2.54	0	dacomitinib
2.595	0	dacomitinib
2.62	0	dacomitinib
2.67	0	dacomitinib
2.705	0	dacomitinib
2.745	0	dacomitinib
2.78	0	dacomitinib
2.82	0	dacomitinib
2.84	0	dacomitinib
2.89	0	dacomitinib
2.94	0	dacomitinib
2.94	0	dacomitinib
3	0	dacomitinib
3.03	0	dacomitinib
3.08	0	dacomitinib
3.13	0	dacomitinib
3.13	0	dacomitinib
3.195	0	dacomitinib
3.22	0	dacomitinib
3.265	0	dacomitinib
3.29	0	dacomitinib
3.35	0	dacomitinib
3.35	0	dacomitinib
3.41	0	dacomitinib
3.435	0	dacomitinib
3.485	0	dacomitinib
3.525	0	dacomitinib
3.565	0	dacomitinib
3.59	0	dacomitinib
3.635	0	dacomitinib
3.675	0	dacomitinib
3.715	0	dacomitinib
3.74	0	dacomitinib
3.785	0	dacomitinib
3.825	0	dacomitinib
3.86	0	dacomitinib
3.895	0	dacomitinib
3.935	0	dacomitinib
3.96	0	dacomitinib
4.09	0	dacomitinib
4.175	0	dacomitinib
4.26	0	dacomitinib
4.335	0	dacomitinib
4.395	0	dacomitinib
4.515	0	dacomitinib
4.585	0	dacomitinib
4.675	0	dacomitinib
4.76	0	dacomitinib
4.835	0	dacomitinib
4.925	0	dacomitinib
5	0	dacomitinib
5.105	0	dacomitinib
5.165	0	dacomitinib
5.225	0	dacomitinib
5.335	0	dacomitinib
5.42	0	dacomitinib
5.48	0	dacomitinib
5.585	0	dacomitinib
5.67	0	dacomitinib
5.755	0	dacomitinib
5.845	0	dacomitinib
5.935	0	dacomitinib
6.015	0	dacomitinib
6.095	0	dacomitinib
6.18	0	dacomitinib
6.27	0	dacomitinib
6.345	0	dacomitinib
6.435	0	dacomitinib
6.505	0	dacomitinib
6.59	0	dacomitinib
6.655	0	dacomitinib
6.755	0	dacomitinib
6.825	0	dacomitinib
6.9	0	dacomitinib
6.99	0	dacomitinib
7.09	0	dacomitinib
7.15	0	dacomitinib
7.25	0	dacomitinib
7.34	0	dacomitinib
7.41	0	dacomitinib
7.515	0	dacomitinib
7.59	0	dacomitinib
7.675	0	dacomitinib
7.75	0	dacomitinib
7.83	0	dacomitinib
7.905	0	dacomitinib
8.25	0	dacomitinib
8.495	0	dacomitinib
8.75	0	dacomitinib
9.005	0	dacomitinib
9.23	0	dacomitinib
9.5	0	dacomitinib
9.75	0	dacomitinib
10.045	0	dacomitinib
10.25	0	dacomitinib
10.45	0	dacomitinib
10.75	0	dacomitinib
10.95	0	dacomitinib
11.25	0	dacomitinib
11.45	0	dacomitinib
11.75	0	dacomitinib
12.45	0	dacomitinib
12.85	0	dacomitinib
13.35	0	dacomitinib
13.75	0	dacomitinib
14.25	0	dacomitinib
14.65	0	dacomitinib
15.15	0	dacomitinib
15.55	0	dacomitinib
17.35	0	dacomitinib
18.65	0	dacomitinib
21.35	0	dacomitinib
22.65	0	dacomitinib
28.75	0	dacomitinib
