## Supplementary data files for "Cancer patient survival can be accurately parameterized, revealing time-dependent therapeutic effects and doubling the precision of small trials": NeoALTTO_2A.csv

Time	Event	Arm
0.111	1	lapatinib
0.335	1	lapatinib
0.513	1	lapatinib
0.621	1	lapatinib
0.898	1	lapatinib
0.955	1	lapatinib
0.981	1	lapatinib
1.04	1	lapatinib
1.22	1	lapatinib
1.39	1	lapatinib
1.41	1	lapatinib
1.44	1	lapatinib
1.54	1	lapatinib
1.58	1	lapatinib
1.61	1	lapatinib
1.72	1	lapatinib
1.74	1	lapatinib
1.82	1	lapatinib
1.88	1	lapatinib
1.98	1	lapatinib
2.16	1	lapatinib
2.21	1	lapatinib
2.25	1	lapatinib
2.49	1	lapatinib
2.51	1	lapatinib
2.56	1	lapatinib
2.6	1	lapatinib
2.61	1	lapatinib
2.8	1	lapatinib
2.88	1	lapatinib
3.01	1	lapatinib
3.02	1	lapatinib
3.28	1	lapatinib
3.32	1	lapatinib
3.53	1	lapatinib
3.72	1	lapatinib
0.06095	0	lapatinib
0.1235	0	lapatinib
0.1865	0	lapatinib
0.249	0	lapatinib
0.312	0	lapatinib
0.3745	0	lapatinib
0.4375	0	lapatinib
0.5015	0	lapatinib
0.563	0	lapatinib
0.624	0	lapatinib
0.6885	0	lapatinib
0.751	0	lapatinib
0.8135	0	lapatinib
0.873	0	lapatinib
0.939	0	lapatinib
1.165	0	lapatinib
1.335	0	lapatinib
1.495	0	lapatinib
1.665	0	lapatinib
1.835	0	lapatinib
2.145	0	lapatinib
2.285	0	lapatinib
2.425	0	lapatinib
2.575	0	lapatinib
2.715	0	lapatinib
2.855	0	lapatinib
3.025	0	lapatinib
3.045	0	lapatinib
3.065	0	lapatinib
3.085	0	lapatinib
3.105	0	lapatinib
3.125	0	lapatinib
3.145	0	lapatinib
3.165	0	lapatinib
3.185	0	lapatinib
3.205	0	lapatinib
3.225	0	lapatinib
3.245	0	lapatinib
3.275	0	lapatinib
3.295	0	lapatinib
3.315	0	lapatinib
3.335	0	lapatinib
3.355	0	lapatinib
3.375	0	lapatinib
3.395	0	lapatinib
3.415	0	lapatinib
3.435	0	lapatinib
3.455	0	lapatinib
3.475	0	lapatinib
3.495	0	lapatinib
3.525	0	lapatinib
3.545	0	lapatinib
3.565	0	lapatinib
3.585	0	lapatinib
3.605	0	lapatinib
3.625	0	lapatinib
3.645	0	lapatinib
3.665	0	lapatinib
3.685	0	lapatinib
3.705	0	lapatinib
3.725	0	lapatinib
3.745	0	lapatinib
3.775	0	lapatinib
3.795	0	lapatinib
3.815	0	lapatinib
3.835	0	lapatinib
3.855	0	lapatinib
3.875	0	lapatinib
3.895	0	lapatinib
3.915	0	lapatinib
3.935	0	lapatinib
3.955	0	lapatinib
3.975	0	lapatinib
4	0	lapatinib
4	0	lapatinib
4	0	lapatinib
4	0	lapatinib
4	0	lapatinib
4	0	lapatinib
4	0	lapatinib
4	0	lapatinib
4	0	lapatinib
4	0	lapatinib
4	0	lapatinib
4	0	lapatinib
4	0	lapatinib
4	0	lapatinib
4	0	lapatinib
4	0	lapatinib
4	0	lapatinib
4	0	lapatinib
4	0	lapatinib
4	0	lapatinib
4	0	lapatinib
4	0	lapatinib
4	0	lapatinib
4	0	lapatinib
4	0	lapatinib
4	0	lapatinib
4	0	lapatinib
4	0	lapatinib
4	0	lapatinib
4	0	lapatinib
4	0	lapatinib
4	0	lapatinib
4	0	lapatinib
4	0	lapatinib
4	0	lapatinib
4	0	lapatinib
4	0	lapatinib
4	0	lapatinib
4	0	lapatinib
4	0	lapatinib
4	0	lapatinib
4	0	lapatinib
4	0	lapatinib
4	0	lapatinib
4	0	lapatinib
0.229	1	trastuzumab
0.723	1	trastuzumab
1.11	1	trastuzumab
1.11	1	trastuzumab
1.27	1	trastuzumab
1.27	1	trastuzumab
1.36	1	trastuzumab
1.4	1	trastuzumab
1.5	1	trastuzumab
1.56	1	trastuzumab
1.59	1	trastuzumab
1.6	1	trastuzumab
1.61	1	trastuzumab
1.63	1	trastuzumab
1.64	1	trastuzumab
1.65	1	trastuzumab
1.68	1	trastuzumab
1.68	1	trastuzumab
1.71	1	trastuzumab
1.76	1	trastuzumab
1.98	1	trastuzumab
2.3	1	trastuzumab
2.32	1	trastuzumab
2.45	1	trastuzumab
2.47	1	trastuzumab
2.58	1	trastuzumab
2.63	1	trastuzumab
2.69	1	trastuzumab
2.7	1	trastuzumab
2.75	1	trastuzumab
2.77	1	trastuzumab
2.77	1	trastuzumab
2.99	1	trastuzumab
3.18	1	trastuzumab
3.34	1	trastuzumab
3.83	1	trastuzumab
0.08185	0	trastuzumab
0.165	0	trastuzumab
0.249	0	trastuzumab
0.333	0	trastuzumab
0.4165	0	trastuzumab
0.5	0	trastuzumab
0.5835	0	trastuzumab
0.6675	0	trastuzumab
0.7475	0	trastuzumab
0.8265	0	trastuzumab
0.9195	0	trastuzumab
1.49	0	trastuzumab
2.165	0	trastuzumab
2.33	0	trastuzumab
2.49	0	trastuzumab
2.665	0	trastuzumab
2.835	0	trastuzumab
3.025	0	trastuzumab
3.045	0	trastuzumab
3.065	0	trastuzumab
3.085	0	trastuzumab
3.105	0	trastuzumab
3.135	0	trastuzumab
3.155	0	trastuzumab
3.175	0	trastuzumab
3.195	0	trastuzumab
3.215	0	trastuzumab
3.235	0	trastuzumab
3.265	0	trastuzumab
3.285	0	trastuzumab
3.305	0	trastuzumab
3.325	0	trastuzumab
3.345	0	trastuzumab
3.365	0	trastuzumab
3.395	0	trastuzumab
3.415	0	trastuzumab
3.435	0	trastuzumab
3.455	0	trastuzumab
3.475	0	trastuzumab
3.495	0	trastuzumab
3.525	0	trastuzumab
3.545	0	trastuzumab
3.565	0	trastuzumab
3.585	0	trastuzumab
3.605	0	trastuzumab
3.635	0	trastuzumab
3.655	0	trastuzumab
3.675	0	trastuzumab
3.695	0	trastuzumab
3.715	0	trastuzumab
3.735	0	trastuzumab
3.765	0	trastuzumab
3.785	0	trastuzumab
3.805	0	trastuzumab
3.82	0	trastuzumab
3.845	0	trastuzumab
3.865	0	trastuzumab
3.895	0	trastuzumab
3.915	0	trastuzumab
3.935	0	trastuzumab
3.955	0	trastuzumab
3.975	0	trastuzumab
4	0	trastuzumab
4	0	trastuzumab
4	0	trastuzumab
4	0	trastuzumab
4	0	trastuzumab
4	0	trastuzumab
4	0	trastuzumab
4	0	trastuzumab
4	0	trastuzumab
4	0	trastuzumab
4	0	trastuzumab
4	0	trastuzumab
4	0	trastuzumab
4	0	trastuzumab
4	0	trastuzumab
4	0	trastuzumab
4	0	trastuzumab
4	0	trastuzumab
4	0	trastuzumab
4	0	trastuzumab
4	0	trastuzumab
4	0	trastuzumab
4	0	trastuzumab
4	0	trastuzumab
4	0	trastuzumab
4	0	trastuzumab
4	0	trastuzumab
4	0	trastuzumab
4	0	trastuzumab
4	0	trastuzumab
4	0	trastuzumab
4	0	trastuzumab
4	0	trastuzumab
4	0	trastuzumab
4	0	trastuzumab
4	0	trastuzumab
4	0	trastuzumab
4	0	trastuzumab
4	0	trastuzumab
4	0	trastuzumab
4	0	trastuzumab
4	0	trastuzumab
4	0	trastuzumab
4	0	trastuzumab
4	0	trastuzumab
4	0	trastuzumab
4	0	trastuzumab
4	0	trastuzumab
4	0	trastuzumab
4	0	trastuzumab
4	0	trastuzumab
0.23	1	lapatinib_trastuzumab
0.341	1	lapatinib_trastuzumab
1.15	1	lapatinib_trastuzumab
1.25	1	lapatinib_trastuzumab
1.33	1	lapatinib_trastuzumab
1.42	1	lapatinib_trastuzumab
1.42	1	lapatinib_trastuzumab
1.45	1	lapatinib_trastuzumab
1.54	1	lapatinib_trastuzumab
1.65	1	lapatinib_trastuzumab
1.7	1	lapatinib_trastuzumab
1.72	1	lapatinib_trastuzumab
2.01	1	lapatinib_trastuzumab
2.04	1	lapatinib_trastuzumab
2.14	1	lapatinib_trastuzumab
2.18	1	lapatinib_trastuzumab
2.3	1	lapatinib_trastuzumab
2.65	1	lapatinib_trastuzumab
2.75	1	lapatinib_trastuzumab
2.79	1	lapatinib_trastuzumab
2.81	1	lapatinib_trastuzumab
2.9	1	lapatinib_trastuzumab
3.1	1	lapatinib_trastuzumab
3.36	1	lapatinib_trastuzumab
3.45	1	lapatinib_trastuzumab
3.52	1	lapatinib_trastuzumab
3.71	1	lapatinib_trastuzumab
3.72	1	lapatinib_trastuzumab
3.88	1	lapatinib_trastuzumab
0.08185	0	lapatinib_trastuzumab
0.1655	0	lapatinib_trastuzumab
0.259	0	lapatinib_trastuzumab
0.327	0	lapatinib_trastuzumab
0.4165	0	lapatinib_trastuzumab
0.5	0	lapatinib_trastuzumab
0.5835	0	lapatinib_trastuzumab
0.6675	0	lapatinib_trastuzumab
0.751	0	lapatinib_trastuzumab
0.8345	0	lapatinib_trastuzumab
0.918	0	lapatinib_trastuzumab
1.335	0	lapatinib_trastuzumab
1.665	0	lapatinib_trastuzumab
2.195	0	lapatinib_trastuzumab
2.395	0	lapatinib_trastuzumab
2.595	0	lapatinib_trastuzumab
2.795	0	lapatinib_trastuzumab
3.015	0	lapatinib_trastuzumab
3.035	0	lapatinib_trastuzumab
3.055	0	lapatinib_trastuzumab
3.075	0	lapatinib_trastuzumab
3.095	0	lapatinib_trastuzumab
3.115	0	lapatinib_trastuzumab
3.135	0	lapatinib_trastuzumab
3.155	0	lapatinib_trastuzumab
3.165	0	lapatinib_trastuzumab
3.185	0	lapatinib_trastuzumab
3.205	0	lapatinib_trastuzumab
3.225	0	lapatinib_trastuzumab
3.245	0	lapatinib_trastuzumab
3.265	0	lapatinib_trastuzumab
3.285	0	lapatinib_trastuzumab
3.305	0	lapatinib_trastuzumab
3.325	0	lapatinib_trastuzumab
3.335	0	lapatinib_trastuzumab
3.355	0	lapatinib_trastuzumab
3.375	0	lapatinib_trastuzumab
3.395	0	lapatinib_trastuzumab
3.415	0	lapatinib_trastuzumab
3.435	0	lapatinib_trastuzumab
3.455	0	lapatinib_trastuzumab
3.475	0	lapatinib_trastuzumab
3.495	0	lapatinib_trastuzumab
3.505	0	lapatinib_trastuzumab
3.525	0	lapatinib_trastuzumab
3.545	0	lapatinib_trastuzumab
3.565	0	lapatinib_trastuzumab
3.585	0	lapatinib_trastuzumab
3.605	0	lapatinib_trastuzumab
3.625	0	lapatinib_trastuzumab
3.645	0	lapatinib_trastuzumab
3.665	0	lapatinib_trastuzumab
3.675	0	lapatinib_trastuzumab
3.695	0	lapatinib_trastuzumab
3.715	0	lapatinib_trastuzumab
3.735	0	lapatinib_trastuzumab
3.755	0	lapatinib_trastuzumab
3.775	0	lapatinib_trastuzumab
3.795	0	lapatinib_trastuzumab
3.815	0	lapatinib_trastuzumab
3.835	0	lapatinib_trastuzumab
3.845	0	lapatinib_trastuzumab
3.865	0	lapatinib_trastuzumab
3.885	0	lapatinib_trastuzumab
3.905	0	lapatinib_trastuzumab
3.925	0	lapatinib_trastuzumab
3.945	0	lapatinib_trastuzumab
3.965	0	lapatinib_trastuzumab
3.985	0	lapatinib_trastuzumab
4	0	lapatinib_trastuzumab
4	0	lapatinib_trastuzumab
4	0	lapatinib_trastuzumab
4	0	lapatinib_trastuzumab
4	0	lapatinib_trastuzumab
4	0	lapatinib_trastuzumab
4	0	lapatinib_trastuzumab
4	0	lapatinib_trastuzumab
4	0	lapatinib_trastuzumab
4	0	lapatinib_trastuzumab
4	0	lapatinib_trastuzumab
4	0	lapatinib_trastuzumab
4	0	lapatinib_trastuzumab
4	0	lapatinib_trastuzumab
4	0	lapatinib_trastuzumab
4	0	lapatinib_trastuzumab
4	0	lapatinib_trastuzumab
4	0	lapatinib_trastuzumab
4	0	lapatinib_trastuzumab
4	0	lapatinib_trastuzumab
4	0	lapatinib_trastuzumab
4	0	lapatinib_trastuzumab
4	0	lapatinib_trastuzumab
4	0	lapatinib_trastuzumab
4	0	lapatinib_trastuzumab
4	0	lapatinib_trastuzumab
4	0	lapatinib_trastuzumab
4	0	lapatinib_trastuzumab
4	0	lapatinib_trastuzumab
4	0	lapatinib_trastuzumab
4	0	lapatinib_trastuzumab
4	0	lapatinib_trastuzumab
4	0	lapatinib_trastuzumab
4	0	lapatinib_trastuzumab
4	0	lapatinib_trastuzumab
4	0	lapatinib_trastuzumab
4	0	lapatinib_trastuzumab
4	0	lapatinib_trastuzumab
4	0	lapatinib_trastuzumab
4	0	lapatinib_trastuzumab
4	0	lapatinib_trastuzumab
4	0	lapatinib_trastuzumab
4	0	lapatinib_trastuzumab
4	0	lapatinib_trastuzumab
4	0	lapatinib_trastuzumab
4	0	lapatinib_trastuzumab
4	0	lapatinib_trastuzumab
4	0	lapatinib_trastuzumab
4	0	lapatinib_trastuzumab
4	0	lapatinib_trastuzumab
4	0	lapatinib_trastuzumab
4	0	lapatinib_trastuzumab
4	0	lapatinib_trastuzumab
4	0	lapatinib_trastuzumab
