## Supplementary data files for "Cancer patient survival can be accurately parameterized, revealing time-dependent therapeutic effects and doubling the precision of small trials": NITRO_2A.csv

Time	Event	Arm
0.108	1	nitro_chemo
0.269	1	nitro_chemo
0.383	1	nitro_chemo
0.443	1	nitro_chemo
0.515	1	nitro_chemo
0.54	1	nitro_chemo
0.856	1	nitro_chemo
0.857	1	nitro_chemo
0.868	1	nitro_chemo
0.887	1	nitro_chemo
1	1	nitro_chemo
1.01	1	nitro_chemo
1.02	1	nitro_chemo
1.04	1	nitro_chemo
1.05	1	nitro_chemo
1.1	1	nitro_chemo
1.13	1	nitro_chemo
1.14	1	nitro_chemo
1.2	1	nitro_chemo
1.22	1	nitro_chemo
1.26	1	nitro_chemo
1.33	1	nitro_chemo
1.34	1	nitro_chemo
1.37	1	nitro_chemo
1.37	1	nitro_chemo
1.38	1	nitro_chemo
1.54	1	nitro_chemo
1.54	1	nitro_chemo
1.54	1	nitro_chemo
1.54	1	nitro_chemo
1.54	1	nitro_chemo
1.54	1	nitro_chemo
1.56	1	nitro_chemo
1.58	1	nitro_chemo
1.74	1	nitro_chemo
1.75	1	nitro_chemo
1.83	1	nitro_chemo
1.85	1	nitro_chemo
1.88	1	nitro_chemo
1.92	1	nitro_chemo
1.93	1	nitro_chemo
1.94	1	nitro_chemo
2.16	1	nitro_chemo
2.17	1	nitro_chemo
2.29	1	nitro_chemo
2.3	1	nitro_chemo
2.47	1	nitro_chemo
2.5	1	nitro_chemo
2.66	1	nitro_chemo
2.66	1	nitro_chemo
2.67	1	nitro_chemo
2.75	1	nitro_chemo
2.75	1	nitro_chemo
2.76	1	nitro_chemo
2.79	1	nitro_chemo
2.8	1	nitro_chemo
2.85	1	nitro_chemo
2.86	1	nitro_chemo
2.97	1	nitro_chemo
2.99	1	nitro_chemo
3.07	1	nitro_chemo
3.14	1	nitro_chemo
3.24	1	nitro_chemo
3.49	1	nitro_chemo
3.49	1	nitro_chemo
3.52	1	nitro_chemo
3.56	1	nitro_chemo
3.56	1	nitro_chemo
3.58	1	nitro_chemo
3.64	1	nitro_chemo
3.69	1	nitro_chemo
3.71	1	nitro_chemo
3.8	1	nitro_chemo
3.82	1	nitro_chemo
3.9	1	nitro_chemo
4.03	1	nitro_chemo
4.06	1	nitro_chemo
4.09	1	nitro_chemo
4.09	1	nitro_chemo
4.1	1	nitro_chemo
4.19	1	nitro_chemo
4.34	1	nitro_chemo
4.36	1	nitro_chemo
4.38	1	nitro_chemo
4.39	1	nitro_chemo
4.5	1	nitro_chemo
4.51	1	nitro_chemo
4.65	1	nitro_chemo
4.82	1	nitro_chemo
4.89	1	nitro_chemo
4.96	1	nitro_chemo
4.97	1	nitro_chemo
5.04	1	nitro_chemo
5.04	1	nitro_chemo
5.05	1	nitro_chemo
5.05	1	nitro_chemo
5.07	1	nitro_chemo
5.13	1	nitro_chemo
5.13	1	nitro_chemo
5.25	1	nitro_chemo
5.42	1	nitro_chemo
5.52	1	nitro_chemo
5.52	1	nitro_chemo
5.53	1	nitro_chemo
5.59	1	nitro_chemo
5.6	1	nitro_chemo
5.67	1	nitro_chemo
5.77	1	nitro_chemo
5.88	1	nitro_chemo
5.89	1	nitro_chemo
5.97	1	nitro_chemo
5.98	1	nitro_chemo
6.06	1	nitro_chemo
6.08	1	nitro_chemo
6.27	1	nitro_chemo
6.28	1	nitro_chemo
6.34	1	nitro_chemo
6.34	1	nitro_chemo
6.34	1	nitro_chemo
6.34	1	nitro_chemo
6.34	1	nitro_chemo
6.51	1	nitro_chemo
6.51	1	nitro_chemo
6.51	1	nitro_chemo
6.63	1	nitro_chemo
6.63	1	nitro_chemo
6.63	1	nitro_chemo
6.69	1	nitro_chemo
6.72	1	nitro_chemo
6.72	1	nitro_chemo
6.75	1	nitro_chemo
6.86	1	nitro_chemo
6.98	1	nitro_chemo
6.99	1	nitro_chemo
7.11	1	nitro_chemo
7.13	1	nitro_chemo
7.23	1	nitro_chemo
7.24	1	nitro_chemo
7.46	1	nitro_chemo
7.63	1	nitro_chemo
7.65	1	nitro_chemo
7.73	1	nitro_chemo
7.81	1	nitro_chemo
7.87	1	nitro_chemo
7.91	1	nitro_chemo
7.92	1	nitro_chemo
7.98	1	nitro_chemo
7.99	1	nitro_chemo
8.01	1	nitro_chemo
8.2	1	nitro_chemo
8.55	1	nitro_chemo
8.75	1	nitro_chemo
8.81	1	nitro_chemo
8.82	1	nitro_chemo
9.05	1	nitro_chemo
9.18	1	nitro_chemo
9.21	1	nitro_chemo
9.72	1	nitro_chemo
9.73	1	nitro_chemo
10.2	1	nitro_chemo
10.4	1	nitro_chemo
10.8	1	nitro_chemo
11.6	1	nitro_chemo
11.8	1	nitro_chemo
12.2	1	nitro_chemo
12.8	1	nitro_chemo
12.9	1	nitro_chemo
13.6	1	nitro_chemo
13.7	1	nitro_chemo
14.3	1	nitro_chemo
14.4	1	nitro_chemo
14.7	1	nitro_chemo
0.49	0	nitro_chemo
0.9945	0	nitro_chemo
1.46	0	nitro_chemo
1.995	0	nitro_chemo
2.495	0	nitro_chemo
4.505	0	nitro_chemo
7.005	0	nitro_chemo
8.005	0	nitro_chemo
9.995	0	nitro_chemo
10.95	0	nitro_chemo
15	0	nitro_chemo
15	0	nitro_chemo
15	0	nitro_chemo
15	0	nitro_chemo
15	0	nitro_chemo
0.229	1	chemo
0.435	1	chemo
0.625	1	chemo
0.771	1	chemo
0.773	1	chemo
0.791	1	chemo
1.01	1	chemo
1.01	1	chemo
1.02	1	chemo
1.02	1	chemo
1.23	1	chemo
1.23	1	chemo
1.23	1	chemo
1.23	1	chemo
1.24	1	chemo
1.24	1	chemo
1.24	1	chemo
1.34	1	chemo
1.35	1	chemo
1.42	1	chemo
1.42	1	chemo
1.42	1	chemo
1.42	1	chemo
1.43	1	chemo
1.43	1	chemo
1.43	1	chemo
1.43	1	chemo
1.43	1	chemo
1.49	1	chemo
1.57	1	chemo
1.58	1	chemo
1.76	1	chemo
1.77	1	chemo
1.79	1	chemo
1.85	1	chemo
1.88	1	chemo
1.96	1	chemo
1.99	1	chemo
2.16	1	chemo
2.33	1	chemo
2.34	1	chemo
2.49	1	chemo
2.49	1	chemo
2.5	1	chemo
2.5	1	chemo
2.66	1	chemo
2.76	1	chemo
2.76	1	chemo
2.77	1	chemo
2.83	1	chemo
2.83	1	chemo
2.84	1	chemo
2.95	1	chemo
2.96	1	chemo
3.01	1	chemo
3.01	1	chemo
3.02	1	chemo
3.05	1	chemo
3.11	1	chemo
3.12	1	chemo
3.22	1	chemo
3.41	1	chemo
3.45	1	chemo
3.58	1	chemo
3.66	1	chemo
3.67	1	chemo
3.67	1	chemo
3.76	1	chemo
3.86	1	chemo
4.13	1	chemo
4.14	1	chemo
4.2	1	chemo
4.31	1	chemo
4.39	1	chemo
4.44	1	chemo
4.5	1	chemo
4.51	1	chemo
4.51	1	chemo
4.55	1	chemo
4.56	1	chemo
4.59	1	chemo
4.64	1	chemo
4.64	1	chemo
4.65	1	chemo
4.72	1	chemo
4.72	1	chemo
4.73	1	chemo
4.76	1	chemo
4.77	1	chemo
4.87	1	chemo
4.9	1	chemo
4.93	1	chemo
4.99	1	chemo
5	1	chemo
5.1	1	chemo
5.11	1	chemo
5.13	1	chemo
5.27	1	chemo
5.28	1	chemo
5.3	1	chemo
5.31	1	chemo
5.4	1	chemo
5.46	1	chemo
5.49	1	chemo
5.5	1	chemo
5.63	1	chemo
5.79	1	chemo
5.83	1	chemo
5.85	1	chemo
6	1	chemo
6.06	1	chemo
6.07	1	chemo
6.13	1	chemo
6.16	1	chemo
6.16	1	chemo
6.17	1	chemo
6.18	1	chemo
6.4	1	chemo
6.44	1	chemo
6.45	1	chemo
6.47	1	chemo
6.48	1	chemo
6.68	1	chemo
6.71	1	chemo
6.89	1	chemo
6.96	1	chemo
7.07	1	chemo
7.34	1	chemo
7.54	1	chemo
7.57	1	chemo
7.61	1	chemo
7.69	1	chemo
7.96	1	chemo
7.97	1	chemo
8.17	1	chemo
8.35	1	chemo
8.38	1	chemo
8.43	1	chemo
8.63	1	chemo
8.72	1	chemo
8.76	1	chemo
8.92	1	chemo
8.96	1	chemo
9.17	1	chemo
9.18	1	chemo
9.22	1	chemo
9.37	1	chemo
9.58	1	chemo
9.77	1	chemo
9.8	1	chemo
9.85	1	chemo
10.4	1	chemo
10.5	1	chemo
10.8	1	chemo
11	1	chemo
11.1	1	chemo
11.4	1	chemo
11.5	1	chemo
12.2	1	chemo
12.7	1	chemo
13.1	1	chemo
13.8	1	chemo
14.5	1	chemo
0.274	0	chemo
0.545	0	chemo
0.816	0	chemo
1.095	0	chemo
1.365	0	chemo
1.645	0	chemo
1.915	0	chemo
2.185	0	chemo
2.465	0	chemo
2.735	0	chemo
6.995	0	chemo
7.995	0	chemo
13.45	0	chemo
14.9	0	chemo
14.9	0	chemo
14.9	0	chemo
14.9	0	chemo
14.9	0	chemo
14.9	0	chemo
14.9	0	chemo
14.9	0	chemo
14.9	0	chemo
