## Supplementary data files for "Cancer patient survival can be accurately parameterized, revealing time-dependent therapeutic effects and doubling the precision of small trials": NITRO_2B.csv

Time	Event	Arm
0.0984	1	nitro_chemo
0.127	1	nitro_chemo
0.25	1	nitro_chemo
0.399	1	nitro_chemo
0.511	1	nitro_chemo
0.87	1	nitro_chemo
1	1	nitro_chemo
1	1	nitro_chemo
1.01	1	nitro_chemo
1.01	1	nitro_chemo
1.23	1	nitro_chemo
1.31	1	nitro_chemo
1.82	1	nitro_chemo
1.82	1	nitro_chemo
1.83	1	nitro_chemo
1.83	1	nitro_chemo
1.89	1	nitro_chemo
1.91	1	nitro_chemo
1.91	1	nitro_chemo
2.21	1	nitro_chemo
2.57	1	nitro_chemo
2.67	1	nitro_chemo
2.67	1	nitro_chemo
2.71	1	nitro_chemo
2.74	1	nitro_chemo
3.17	1	nitro_chemo
3.29	1	nitro_chemo
3.34	1	nitro_chemo
3.55	1	nitro_chemo
3.68	1	nitro_chemo
3.81	1	nitro_chemo
3.86	1	nitro_chemo
3.94	1	nitro_chemo
4.14	1	nitro_chemo
4.14	1	nitro_chemo
4.17	1	nitro_chemo
4.17	1	nitro_chemo
4.25	1	nitro_chemo
4.31	1	nitro_chemo
4.32	1	nitro_chemo
4.38	1	nitro_chemo
4.56	1	nitro_chemo
4.56	1	nitro_chemo
4.57	1	nitro_chemo
4.68	1	nitro_chemo
4.7	1	nitro_chemo
4.96	1	nitro_chemo
5	1	nitro_chemo
5.18	1	nitro_chemo
5.2	1	nitro_chemo
5.41	1	nitro_chemo
5.55	1	nitro_chemo
5.67	1	nitro_chemo
5.68	1	nitro_chemo
5.72	1	nitro_chemo
5.72	1	nitro_chemo
5.74	1	nitro_chemo
5.85	1	nitro_chemo
5.91	1	nitro_chemo
5.96	1	nitro_chemo
5.98	1	nitro_chemo
6.07	1	nitro_chemo
6.34	1	nitro_chemo
6.37	1	nitro_chemo
6.37	1	nitro_chemo
6.61	1	nitro_chemo
6.73	1	nitro_chemo
6.91	1	nitro_chemo
6.95	1	nitro_chemo
7.1	1	nitro_chemo
7.32	1	nitro_chemo
7.46	1	nitro_chemo
7.76	1	nitro_chemo
8.1	1	nitro_chemo
8.1	1	nitro_chemo
8.24	1	nitro_chemo
8.6	1	nitro_chemo
8.83	1	nitro_chemo
8.83	1	nitro_chemo
9.1	1	nitro_chemo
9.25	1	nitro_chemo
9.25	1	nitro_chemo
9.27	1	nitro_chemo
9.52	1	nitro_chemo
9.65	1	nitro_chemo
9.73	1	nitro_chemo
10	1	nitro_chemo
10	1	nitro_chemo
10.3	1	nitro_chemo
10.9	1	nitro_chemo
11	1	nitro_chemo
11.4	1	nitro_chemo
11.6	1	nitro_chemo
11.7	1	nitro_chemo
11.9	1	nitro_chemo
12	1	nitro_chemo
12.1	1	nitro_chemo
12.5	1	nitro_chemo
12.6	1	nitro_chemo
13	1	nitro_chemo
13.2	1	nitro_chemo
13.2	1	nitro_chemo
13.3	1	nitro_chemo
13.5	1	nitro_chemo
13.6	1	nitro_chemo
13.8	1	nitro_chemo
13.9	1	nitro_chemo
14.2	1	nitro_chemo
14.7	1	nitro_chemo
14.9	1	nitro_chemo
14.9	1	nitro_chemo
15	1	nitro_chemo
15.1	1	nitro_chemo
15.1	1	nitro_chemo
15.2	1	nitro_chemo
15.4	1	nitro_chemo
15.7	1	nitro_chemo
15.8	1	nitro_chemo
16.2	1	nitro_chemo
16.3	1	nitro_chemo
16.6	1	nitro_chemo
16.7	1	nitro_chemo
17.1	1	nitro_chemo
17.2	1	nitro_chemo
17.5	1	nitro_chemo
17.9	1	nitro_chemo
18	1	nitro_chemo
18.6	1	nitro_chemo
19.1	1	nitro_chemo
19.3	1	nitro_chemo
20	1	nitro_chemo
20.5	1	nitro_chemo
20.8	1	nitro_chemo
20.9	1	nitro_chemo
20.9	1	nitro_chemo
22.4	1	nitro_chemo
22.9	1	nitro_chemo
23	1	nitro_chemo
24.9	1	nitro_chemo
25	1	nitro_chemo
25.8	1	nitro_chemo
26.2	1	nitro_chemo
27.8	1	nitro_chemo
28.1	1	nitro_chemo
28.5	1	nitro_chemo
29.9	1	nitro_chemo
0.847	0	nitro_chemo
1.71	0	nitro_chemo
2.59	0	nitro_chemo
3.43	0	nitro_chemo
4.29	0	nitro_chemo
5.155	0	nitro_chemo
6.685	0	nitro_chemo
7.35	0	nitro_chemo
8.05	0	nitro_chemo
8.69	0	nitro_chemo
9.42	0	nitro_chemo
10.05	0	nitro_chemo
10.65	0	nitro_chemo
11.35	0	nitro_chemo
12.55	0	nitro_chemo
13.15	0	nitro_chemo
13.75	0	nitro_chemo
14.3	0	nitro_chemo
14.95	0	nitro_chemo
15.55	0	nitro_chemo
16.15	0	nitro_chemo
16.75	0	nitro_chemo
17.35	0	nitro_chemo
19.45	0	nitro_chemo
20.95	0	nitro_chemo
22.45	0	nitro_chemo
25.95	0	nitro_chemo
27.95	0	nitro_chemo
30	0	nitro_chemo
30	0	nitro_chemo
30	0	nitro_chemo
30	0	nitro_chemo
30	0	nitro_chemo
30	0	nitro_chemo
30	0	nitro_chemo
30	0	nitro_chemo
30	0	nitro_chemo
30	0	nitro_chemo
30	0	nitro_chemo
30	0	nitro_chemo
30	0	nitro_chemo
0.21	1	chemo
0.4	1	chemo
0.431	1	chemo
0.511	1	chemo
1.3	1	chemo
1.33	1	chemo
1.57	1	chemo
1.67	1	chemo
1.74	1	chemo
1.9	1	chemo
1.94	1	chemo
2	1	chemo
2.04	1	chemo
2.21	1	chemo
2.21	1	chemo
2.24	1	chemo
2.36	1	chemo
2.46	1	chemo
2.58	1	chemo
3.21	1	chemo
3.25	1	chemo
3.28	1	chemo
3.39	1	chemo
3.43	1	chemo
3.61	1	chemo
3.67	1	chemo
3.71	1	chemo
3.74	1	chemo
3.74	1	chemo
3.98	1	chemo
4.16	1	chemo
4.31	1	chemo
4.49	1	chemo
4.73	1	chemo
4.8	1	chemo
4.83	1	chemo
4.91	1	chemo
4.98	1	chemo
5.12	1	chemo
5.15	1	chemo
5.4	1	chemo
5.41	1	chemo
5.51	1	chemo
5.55	1	chemo
5.68	1	chemo
5.75	1	chemo
5.83	1	chemo
5.83	1	chemo
5.87	1	chemo
6.07	1	chemo
6.11	1	chemo
6.11	1	chemo
6.15	1	chemo
6.19	1	chemo
6.29	1	chemo
6.37	1	chemo
6.41	1	chemo
6.44	1	chemo
6.46	1	chemo
6.47	1	chemo
6.47	1	chemo
6.54	1	chemo
6.64	1	chemo
6.65	1	chemo
6.75	1	chemo
6.93	1	chemo
7.02	1	chemo
7.03	1	chemo
7.31	1	chemo
7.43	1	chemo
7.47	1	chemo
7.61	1	chemo
7.9	1	chemo
7.95	1	chemo
7.99	1	chemo
8.03	1	chemo
8.04	1	chemo
8.28	1	chemo
8.43	1	chemo
8.75	1	chemo
9.32	1	chemo
9.52	1	chemo
9.59	1	chemo
9.6	1	chemo
9.73	1	chemo
9.78	1	chemo
10.2	1	chemo
10.3	1	chemo
10.4	1	chemo
10.5	1	chemo
11.3	1	chemo
11.4	1	chemo
11.4	1	chemo
11.5	1	chemo
11.6	1	chemo
12	1	chemo
12.1	1	chemo
12.2	1	chemo
12.4	1	chemo
12.5	1	chemo
12.7	1	chemo
12.8	1	chemo
12.9	1	chemo
12.9	1	chemo
13.1	1	chemo
13.2	1	chemo
13.2	1	chemo
14.3	1	chemo
14.8	1	chemo
15.7	1	chemo
16.3	1	chemo
16.5	1	chemo
16.8	1	chemo
17.3	1	chemo
17.4	1	chemo
17.4	1	chemo
17.8	1	chemo
18	1	chemo
18.3	1	chemo
18.5	1	chemo
18.8	1	chemo
19.3	1	chemo
19.4	1	chemo
19.8	1	chemo
20	1	chemo
20.1	1	chemo
20.5	1	chemo
20.6	1	chemo
21.2	1	chemo
22.4	1	chemo
22.8	1	chemo
23	1	chemo
23.8	1	chemo
23.9	1	chemo
25.4	1	chemo
25.5	1	chemo
26.2	1	chemo
26.9	1	chemo
27.1	1	chemo
28.1	1	chemo
28.4	1	chemo
28.8	1	chemo
29.5	1	chemo
0.742	0	chemo
1.51	0	chemo
2.25	0	chemo
3.01	0	chemo
3.75	0	chemo
4.5	0	chemo
5.26	0	chemo
6.85	0	chemo
7.72	0	chemo
8.57	0	chemo
9.43	0	chemo
10.25	0	chemo
11.15	0	chemo
12.75	0	chemo
13.45	0	chemo
14.25	0	chemo
14.95	0	chemo
15.75	0	chemo
16.45	0	chemo
17.25	0	chemo
18.55	0	chemo
19.05	0	chemo
19.65	0	chemo
20.15	0	chemo
20.75	0	chemo
21.25	0	chemo
21.85	0	chemo
22.35	0	chemo
22.95	0	chemo
23.45	0	chemo
26.95	0	chemo
30	0	chemo
30	0	chemo
30	0	chemo
30	0	chemo
30	0	chemo
30	0	chemo
30	0	chemo
30	0	chemo
30	0	chemo
30	0	chemo
30	0	chemo
