## Supplementary data files for "Cancer patient survival can be accurately parameterized, revealing time-dependent therapeutic effects and doubling the precision of small trials": NO16968_2A.csv

Time	Event	Arm
0.0846	1	fu_fa
0.0894	1	fu_fa
0.0934	1	fu_fa
0.0975	1	fu_fa
0.163	1	fu_fa
0.163	1	fu_fa
0.163	1	fu_fa
0.163	1	fu_fa
0.163	1	fu_fa
0.163	1	fu_fa
0.163	1	fu_fa
0.163	1	fu_fa
0.163	1	fu_fa
0.163	1	fu_fa
0.163	1	fu_fa
0.163	1	fu_fa
0.163	1	fu_fa
0.163	1	fu_fa
0.302	1	fu_fa
0.302	1	fu_fa
0.302	1	fu_fa
0.302	1	fu_fa
0.302	1	fu_fa
0.302	1	fu_fa
0.505	1	fu_fa
0.505	1	fu_fa
0.505	1	fu_fa
0.505	1	fu_fa
0.505	1	fu_fa
0.505	1	fu_fa
0.505	1	fu_fa
0.505	1	fu_fa
0.505	1	fu_fa
0.505	1	fu_fa
0.505	1	fu_fa
0.505	1	fu_fa
0.505	1	fu_fa
0.505	1	fu_fa
0.505	1	fu_fa
0.505	1	fu_fa
0.505	1	fu_fa
0.505	1	fu_fa
0.521	1	fu_fa
0.521	1	fu_fa
0.521	1	fu_fa
0.521	1	fu_fa
0.521	1	fu_fa
0.521	1	fu_fa
0.538	1	fu_fa
0.538	1	fu_fa
0.538	1	fu_fa
0.538	1	fu_fa
0.538	1	fu_fa
0.538	1	fu_fa
0.538	1	fu_fa
0.539	1	fu_fa
0.539	1	fu_fa
0.549	1	fu_fa
0.549	1	fu_fa
0.549	1	fu_fa
0.549	1	fu_fa
0.553	1	fu_fa
0.561	1	fu_fa
0.561	1	fu_fa
0.567	1	fu_fa
0.571	1	fu_fa
0.576	1	fu_fa
0.58	1	fu_fa
0.584	1	fu_fa
0.584	1	fu_fa
0.599	1	fu_fa
0.621	1	fu_fa
0.65	1	fu_fa
0.65	1	fu_fa
0.65	1	fu_fa
0.653	1	fu_fa
0.655	1	fu_fa
0.657	1	fu_fa
0.657	1	fu_fa
0.659	1	fu_fa
0.659	1	fu_fa
0.663	1	fu_fa
0.663	1	fu_fa
0.666	1	fu_fa
0.674	1	fu_fa
0.684	1	fu_fa
0.72	1	fu_fa
0.729	1	fu_fa
0.731	1	fu_fa
0.731	1	fu_fa
0.733	1	fu_fa
0.733	1	fu_fa
0.733	1	fu_fa
0.733	1	fu_fa
0.736	1	fu_fa
0.736	1	fu_fa
0.736	1	fu_fa
0.736	1	fu_fa
0.739	1	fu_fa
0.743	1	fu_fa
0.757	1	fu_fa
0.757	1	fu_fa
0.836	1	fu_fa
0.844	1	fu_fa
0.844	1	fu_fa
0.848	1	fu_fa
0.851	1	fu_fa
0.855	1	fu_fa
0.858	1	fu_fa
0.866	1	fu_fa
0.871	1	fu_fa
0.88	1	fu_fa
0.907	1	fu_fa
0.911	1	fu_fa
0.914	1	fu_fa
0.918	1	fu_fa
0.921	1	fu_fa
0.921	1	fu_fa
0.922	1	fu_fa
0.924	1	fu_fa
0.924	1	fu_fa
0.927	1	fu_fa
0.932	1	fu_fa
0.936	1	fu_fa
0.957	1	fu_fa
0.962	1	fu_fa
0.967	1	fu_fa
0.971	1	fu_fa
0.973	1	fu_fa
0.974	1	fu_fa
0.974	1	fu_fa
0.974	1	fu_fa
0.976	1	fu_fa
0.976	1	fu_fa
0.976	1	fu_fa
0.979	1	fu_fa
0.983	1	fu_fa
0.988	1	fu_fa
1.01	1	fu_fa
1.02	1	fu_fa
1.02	1	fu_fa
1.03	1	fu_fa
1.03	1	fu_fa
1.03	1	fu_fa
1.03	1	fu_fa
1.04	1	fu_fa
1.04	1	fu_fa
1.04	1	fu_fa
1.04	1	fu_fa
1.04	1	fu_fa
1.04	1	fu_fa
1.05	1	fu_fa
1.05	1	fu_fa
1.06	1	fu_fa
1.07	1	fu_fa
1.08	1	fu_fa
1.09	1	fu_fa
1.1	1	fu_fa
1.11	1	fu_fa
1.12	1	fu_fa
1.14	1	fu_fa
1.15	1	fu_fa
1.15	1	fu_fa
1.16	1	fu_fa
1.16	1	fu_fa
1.16	1	fu_fa
1.16	1	fu_fa
1.17	1	fu_fa
1.18	1	fu_fa
1.19	1	fu_fa
1.25	1	fu_fa
1.25	1	fu_fa
1.26	1	fu_fa
1.26	1	fu_fa
1.26	1	fu_fa
1.27	1	fu_fa
1.27	1	fu_fa
1.27	1	fu_fa
1.27	1	fu_fa
1.29	1	fu_fa
1.29	1	fu_fa
1.3	1	fu_fa
1.37	1	fu_fa
1.37	1	fu_fa
1.38	1	fu_fa
1.38	1	fu_fa
1.38	1	fu_fa
1.39	1	fu_fa
1.39	1	fu_fa
1.4	1	fu_fa
1.46	1	fu_fa
1.46	1	fu_fa
1.47	1	fu_fa
1.47	1	fu_fa
1.48	1	fu_fa
1.48	1	fu_fa
1.48	1	fu_fa
1.48	1	fu_fa
1.5	1	fu_fa
1.5	1	fu_fa
1.51	1	fu_fa
1.56	1	fu_fa
1.56	1	fu_fa
1.57	1	fu_fa
1.57	1	fu_fa
1.57	1	fu_fa
1.58	1	fu_fa
1.58	1	fu_fa
1.58	1	fu_fa
1.59	1	fu_fa
1.59	1	fu_fa
1.73	1	fu_fa
1.74	1	fu_fa
1.74	1	fu_fa
1.74	1	fu_fa
1.75	1	fu_fa
1.75	1	fu_fa
1.75	1	fu_fa
1.75	1	fu_fa
1.76	1	fu_fa
1.77	1	fu_fa
1.78	1	fu_fa
1.86	1	fu_fa
1.86	1	fu_fa
1.87	1	fu_fa
1.87	1	fu_fa
1.88	1	fu_fa
1.88	1	fu_fa
1.88	1	fu_fa
1.88	1	fu_fa
1.89	1	fu_fa
1.89	1	fu_fa
1.98	1	fu_fa
1.98	1	fu_fa
1.99	1	fu_fa
1.99	1	fu_fa
1.99	1	fu_fa
2	1	fu_fa
2	1	fu_fa
2	1	fu_fa
2.01	1	fu_fa
2.02	1	fu_fa
2.03	1	fu_fa
2.07	1	fu_fa
2.08	1	fu_fa
2.09	1	fu_fa
2.09	1	fu_fa
2.1	1	fu_fa
2.1	1	fu_fa
2.1	1	fu_fa
2.1	1	fu_fa
2.11	1	fu_fa
2.11	1	fu_fa
2.26	1	fu_fa
2.26	1	fu_fa
2.26	1	fu_fa
2.27	1	fu_fa
2.27	1	fu_fa
2.27	1	fu_fa
2.28	1	fu_fa
2.28	1	fu_fa
2.28	1	fu_fa
2.28	1	fu_fa
2.29	1	fu_fa
2.42	1	fu_fa
2.43	1	fu_fa
2.44	1	fu_fa
2.44	1	fu_fa
2.44	1	fu_fa
2.45	1	fu_fa
2.45	1	fu_fa
2.45	1	fu_fa
2.45	1	fu_fa
2.47	1	fu_fa
2.47	1	fu_fa
2.48	1	fu_fa
2.6	1	fu_fa
2.6	1	fu_fa
2.61	1	fu_fa
2.61	1	fu_fa
2.62	1	fu_fa
2.63	1	fu_fa
2.63	1	fu_fa
2.64	1	fu_fa
2.76	1	fu_fa
2.77	1	fu_fa
2.77	1	fu_fa
2.78	1	fu_fa
2.78	1	fu_fa
2.78	1	fu_fa
2.78	1	fu_fa
2.79	1	fu_fa
2.79	1	fu_fa
2.8	1	fu_fa
2.8	1	fu_fa
2.93	1	fu_fa
2.94	1	fu_fa
2.94	1	fu_fa
2.94	1	fu_fa
2.95	1	fu_fa
2.95	1	fu_fa
2.97	1	fu_fa
2.97	1	fu_fa
3.01	1	fu_fa
3.01	1	fu_fa
3.01	1	fu_fa
3.02	1	fu_fa
3.02	1	fu_fa
3.02	1	fu_fa
3.03	1	fu_fa
3.03	1	fu_fa
3.03	1	fu_fa
3.04	1	fu_fa
3.04	1	fu_fa
3.11	1	fu_fa
3.11	1	fu_fa
3.12	1	fu_fa
3.12	1	fu_fa
3.13	1	fu_fa
3.13	1	fu_fa
3.13	1	fu_fa
3.13	1	fu_fa
3.13	1	fu_fa
3.15	1	fu_fa
3.15	1	fu_fa
3.16	1	fu_fa
3.4	1	fu_fa
3.41	1	fu_fa
3.41	1	fu_fa
3.42	1	fu_fa
3.42	1	fu_fa
3.42	1	fu_fa
3.43	1	fu_fa
3.43	1	fu_fa
3.43	1	fu_fa
3.44	1	fu_fa
3.46	1	fu_fa
4.06	1	fu_fa
4.06	1	fu_fa
4.07	1	fu_fa
4.07	1	fu_fa
4.08	1	fu_fa
4.08	1	fu_fa
4.08	1	fu_fa
4.09	1	fu_fa
4.09	1	fu_fa
4.09	1	fu_fa
4.1	1	fu_fa
4.36	1	fu_fa
4.37	1	fu_fa
4.37	1	fu_fa
4.38	1	fu_fa
4.38	1	fu_fa
4.38	1	fu_fa
4.39	1	fu_fa
4.4	1	fu_fa
4.99	1	fu_fa
5	1	fu_fa
5	1	fu_fa
5.01	1	fu_fa
5.02	1	fu_fa
5.02	1	fu_fa
5.03	1	fu_fa
5.04	1	fu_fa
5.67	1	fu_fa
5.68	1	fu_fa
5.68	1	fu_fa
5.68	1	fu_fa
5.69	1	fu_fa
5.7	1	fu_fa
5.96	1	fu_fa
5.97	1	fu_fa
5.97	1	fu_fa
5.98	1	fu_fa
5.98	1	fu_fa
6.37	1	fu_fa
6.38	1	fu_fa
6.39	1	fu_fa
6.4	1	fu_fa
6.4	1	fu_fa
6.61	1	fu_fa
6.62	1	fu_fa
6.63	1	fu_fa
6.95	1	fu_fa
0.0243	0	fu_fa
0.0243	0	fu_fa
0.0243	0	fu_fa
0.0243	0	fu_fa
0.0243	0	fu_fa
0.0533	0	fu_fa
0.06325	0	fu_fa
0.06325	0	fu_fa
0.0765	0	fu_fa
0.082	0	fu_fa
0.0914	0	fu_fa
0.13025	0	fu_fa
0.13025	0	fu_fa
0.13025	0	fu_fa
0.13025	0	fu_fa
0.13025	0	fu_fa
0.13025	0	fu_fa
0.13025	0	fu_fa
0.13025	0	fu_fa
0.1835	0	fu_fa
0.1835	0	fu_fa
0.1835	0	fu_fa
0.1835	0	fu_fa
0.1835	0	fu_fa
0.216	0	fu_fa
0.216	0	fu_fa
0.216	0	fu_fa
0.265	0	fu_fa
0.265	0	fu_fa
0.265	0	fu_fa
0.265	0	fu_fa
0.265	0	fu_fa
0.265	0	fu_fa
0.265	0	fu_fa
0.265	0	fu_fa
0.322	0	fu_fa
0.322	0	fu_fa
0.322	0	fu_fa
0.322	0	fu_fa
0.322	0	fu_fa
0.3585	0	fu_fa
0.3585	0	fu_fa
0.3585	0	fu_fa
0.3585	0	fu_fa
0.3955	0	fu_fa
0.3955	0	fu_fa
0.3955	0	fu_fa
0.3955	0	fu_fa
0.3955	0	fu_fa
0.432	0	fu_fa
0.432	0	fu_fa
0.432	0	fu_fa
0.432	0	fu_fa
0.456	0	fu_fa
0.456	0	fu_fa
0.4845	0	fu_fa
0.4845	0	fu_fa
0.4845	0	fu_fa
0.4845	0	fu_fa
0.67	0	fu_fa
0.833	0	fu_fa
3.045	0	fu_fa
3.095	0	fu_fa
3.14	0	fu_fa
3.195	0	fu_fa
3.245	0	fu_fa
3.295	0	fu_fa
3.345	0	fu_fa
3.395	0	fu_fa
3.445	0	fu_fa
3.535	0	fu_fa
3.575	0	fu_fa
3.605	0	fu_fa
3.645	0	fu_fa
3.675	0	fu_fa
3.715	0	fu_fa
3.745	0	fu_fa
3.785	0	fu_fa
3.825	0	fu_fa
3.855	0	fu_fa
3.895	0	fu_fa
3.925	0	fu_fa
3.965	0	fu_fa
4.165	0	fu_fa
4.335	0	fu_fa
4.515	0	fu_fa
4.535	0	fu_fa
4.555	0	fu_fa
4.575	0	fu_fa
4.595	0	fu_fa
4.615	0	fu_fa
4.635	0	fu_fa
4.655	0	fu_fa
4.675	0	fu_fa
4.695	0	fu_fa
4.715	0	fu_fa
4.735	0	fu_fa
4.755	0	fu_fa
4.775	0	fu_fa
4.795	0	fu_fa
4.815	0	fu_fa
4.835	0	fu_fa
4.855	0	fu_fa
4.875	0	fu_fa
4.895	0	fu_fa
4.915	0	fu_fa
4.935	0	fu_fa
4.955	0	fu_fa
4.975	0	fu_fa
5.015	0	fu_fa
5.035	0	fu_fa
5.045	0	fu_fa
5.065	0	fu_fa
5.075	0	fu_fa
5.095	0	fu_fa
5.105	0	fu_fa
5.125	0	fu_fa
5.135	0	fu_fa
5.155	0	fu_fa
5.165	0	fu_fa
5.185	0	fu_fa
5.195	0	fu_fa
5.215	0	fu_fa
5.225	0	fu_fa
5.245	0	fu_fa
5.255	0	fu_fa
5.275	0	fu_fa
5.285	0	fu_fa
5.305	0	fu_fa
5.315	0	fu_fa
5.335	0	fu_fa
5.345	0	fu_fa
5.365	0	fu_fa
5.375	0	fu_fa
5.395	0	fu_fa
5.405	0	fu_fa
5.425	0	fu_fa
5.435	0	fu_fa
5.455	0	fu_fa
5.465	0	fu_fa
5.485	0	fu_fa
5.505	0	fu_fa
5.515	0	fu_fa
5.515	0	fu_fa
5.525	0	fu_fa
5.525	0	fu_fa
5.535	0	fu_fa
5.535	0	fu_fa
5.545	0	fu_fa
5.545	0	fu_fa
5.555	0	fu_fa
5.555	0	fu_fa
5.565	0	fu_fa
5.565	0	fu_fa
5.575	0	fu_fa
5.585	0	fu_fa
5.585	0	fu_fa
5.595	0	fu_fa
5.595	0	fu_fa
5.605	0	fu_fa
5.605	0	fu_fa
5.615	0	fu_fa
5.615	0	fu_fa
5.625	0	fu_fa
5.625	0	fu_fa
5.635	0	fu_fa
5.635	0	fu_fa
5.645	0	fu_fa
5.655	0	fu_fa
5.655	0	fu_fa
5.665	0	fu_fa
5.665	0	fu_fa
5.675	0	fu_fa
5.675	0	fu_fa
5.685	0	fu_fa
5.685	0	fu_fa
5.695	0	fu_fa
5.695	0	fu_fa
5.705	0	fu_fa
5.705	0	fu_fa
5.715	0	fu_fa
5.725	0	fu_fa
5.725	0	fu_fa
5.735	0	fu_fa
5.735	0	fu_fa
5.745	0	fu_fa
5.745	0	fu_fa
5.755	0	fu_fa
5.755	0	fu_fa
5.765	0	fu_fa
5.765	0	fu_fa
5.775	0	fu_fa
5.775	0	fu_fa
5.785	0	fu_fa
5.795	0	fu_fa
5.795	0	fu_fa
5.805	0	fu_fa
5.805	0	fu_fa
5.815	0	fu_fa
5.815	0	fu_fa
5.825	0	fu_fa
5.825	0	fu_fa
5.835	0	fu_fa
5.835	0	fu_fa
5.845	0	fu_fa
5.845	0	fu_fa
5.855	0	fu_fa
5.865	0	fu_fa
5.865	0	fu_fa
5.875	0	fu_fa
5.875	0	fu_fa
5.885	0	fu_fa
5.885	0	fu_fa
5.895	0	fu_fa
5.895	0	fu_fa
5.905	0	fu_fa
5.905	0	fu_fa
5.915	0	fu_fa
5.915	0	fu_fa
5.925	0	fu_fa
5.935	0	fu_fa
5.935	0	fu_fa
5.945	0	fu_fa
5.945	0	fu_fa
5.955	0	fu_fa
5.955	0	fu_fa
5.965	0	fu_fa
5.965	0	fu_fa
5.975	0	fu_fa
5.975	0	fu_fa
5.985	0	fu_fa
5.985	0	fu_fa
5.995	0	fu_fa
6.005	0	fu_fa
6.015	0	fu_fa
6.015	0	fu_fa
6.025	0	fu_fa
6.025	0	fu_fa
6.035	0	fu_fa
6.035	0	fu_fa
6.045	0	fu_fa
6.045	0	fu_fa
6.055	0	fu_fa
6.055	0	fu_fa
6.065	0	fu_fa
6.065	0	fu_fa
6.075	0	fu_fa
6.075	0	fu_fa
6.085	0	fu_fa
6.085	0	fu_fa
6.095	0	fu_fa
6.095	0	fu_fa
6.105	0	fu_fa
6.115	0	fu_fa
6.115	0	fu_fa
6.125	0	fu_fa
6.125	0	fu_fa
6.135	0	fu_fa
6.135	0	fu_fa
6.145	0	fu_fa
6.145	0	fu_fa
6.155	0	fu_fa
6.155	0	fu_fa
6.165	0	fu_fa
6.165	0	fu_fa
6.175	0	fu_fa
6.175	0	fu_fa
6.185	0	fu_fa
6.185	0	fu_fa
6.195	0	fu_fa
6.195	0	fu_fa
6.205	0	fu_fa
6.215	0	fu_fa
6.215	0	fu_fa
6.225	0	fu_fa
6.225	0	fu_fa
6.235	0	fu_fa
6.235	0	fu_fa
6.245	0	fu_fa
6.245	0	fu_fa
6.255	0	fu_fa
6.255	0	fu_fa
6.265	0	fu_fa
6.265	0	fu_fa
6.275	0	fu_fa
6.275	0	fu_fa
6.285	0	fu_fa
6.285	0	fu_fa
6.295	0	fu_fa
6.295	0	fu_fa
6.305	0	fu_fa
6.315	0	fu_fa
6.315	0	fu_fa
6.325	0	fu_fa
6.325	0	fu_fa
6.335	0	fu_fa
6.335	0	fu_fa
6.345	0	fu_fa
6.345	0	fu_fa
6.355	0	fu_fa
6.355	0	fu_fa
6.365	0	fu_fa
6.365	0	fu_fa
6.375	0	fu_fa
6.375	0	fu_fa
6.385	0	fu_fa
6.385	0	fu_fa
6.395	0	fu_fa
6.395	0	fu_fa
6.405	0	fu_fa
6.415	0	fu_fa
6.415	0	fu_fa
6.425	0	fu_fa
6.425	0	fu_fa
6.435	0	fu_fa
6.435	0	fu_fa
6.445	0	fu_fa
6.445	0	fu_fa
6.455	0	fu_fa
6.455	0	fu_fa
6.465	0	fu_fa
6.465	0	fu_fa
6.475	0	fu_fa
6.475	0	fu_fa
6.485	0	fu_fa
6.485	0	fu_fa
6.495	0	fu_fa
6.505	0	fu_fa
6.505	0	fu_fa
6.505	0	fu_fa
6.515	0	fu_fa
6.515	0	fu_fa
6.515	0	fu_fa
6.525	0	fu_fa
6.525	0	fu_fa
6.525	0	fu_fa
6.525	0	fu_fa
6.535	0	fu_fa
6.535	0	fu_fa
6.535	0	fu_fa
6.545	0	fu_fa
6.545	0	fu_fa
6.545	0	fu_fa
6.555	0	fu_fa
6.555	0	fu_fa
6.555	0	fu_fa
6.555	0	fu_fa
6.565	0	fu_fa
6.565	0	fu_fa
6.565	0	fu_fa
6.575	0	fu_fa
6.575	0	fu_fa
6.575	0	fu_fa
6.585	0	fu_fa
6.585	0	fu_fa
6.585	0	fu_fa
6.585	0	fu_fa
6.595	0	fu_fa
6.595	0	fu_fa
6.595	0	fu_fa
6.605	0	fu_fa
6.605	0	fu_fa
6.605	0	fu_fa
6.615	0	fu_fa
6.615	0	fu_fa
6.615	0	fu_fa
6.615	0	fu_fa
6.625	0	fu_fa
6.625	0	fu_fa
6.625	0	fu_fa
6.635	0	fu_fa
6.635	0	fu_fa
6.635	0	fu_fa
6.635	0	fu_fa
6.645	0	fu_fa
6.645	0	fu_fa
6.645	0	fu_fa
6.655	0	fu_fa
6.655	0	fu_fa
6.655	0	fu_fa
6.665	0	fu_fa
6.665	0	fu_fa
6.665	0	fu_fa
6.665	0	fu_fa
6.675	0	fu_fa
6.675	0	fu_fa
6.675	0	fu_fa
6.685	0	fu_fa
6.685	0	fu_fa
6.685	0	fu_fa
6.695	0	fu_fa
6.695	0	fu_fa
6.695	0	fu_fa
6.695	0	fu_fa
6.705	0	fu_fa
6.705	0	fu_fa
6.705	0	fu_fa
6.715	0	fu_fa
6.715	0	fu_fa
6.715	0	fu_fa
6.725	0	fu_fa
6.725	0	fu_fa
6.725	0	fu_fa
6.725	0	fu_fa
6.735	0	fu_fa
6.735	0	fu_fa
6.735	0	fu_fa
6.745	0	fu_fa
6.745	0	fu_fa
6.745	0	fu_fa
6.745	0	fu_fa
6.755	0	fu_fa
6.755	0	fu_fa
6.755	0	fu_fa
6.765	0	fu_fa
6.765	0	fu_fa
6.765	0	fu_fa
6.775	0	fu_fa
6.775	0	fu_fa
6.775	0	fu_fa
6.775	0	fu_fa
6.785	0	fu_fa
6.785	0	fu_fa
6.785	0	fu_fa
6.795	0	fu_fa
6.795	0	fu_fa
6.795	0	fu_fa
6.805	0	fu_fa
6.805	0	fu_fa
6.805	0	fu_fa
6.805	0	fu_fa
6.815	0	fu_fa
6.815	0	fu_fa
6.815	0	fu_fa
6.825	0	fu_fa
6.825	0	fu_fa
6.825	0	fu_fa
6.835	0	fu_fa
6.835	0	fu_fa
6.835	0	fu_fa
6.835	0	fu_fa
6.845	0	fu_fa
6.845	0	fu_fa
6.845	0	fu_fa
6.855	0	fu_fa
6.855	0	fu_fa
6.855	0	fu_fa
6.855	0	fu_fa
6.865	0	fu_fa
6.865	0	fu_fa
6.865	0	fu_fa
6.875	0	fu_fa
6.875	0	fu_fa
6.875	0	fu_fa
6.885	0	fu_fa
6.885	0	fu_fa
6.885	0	fu_fa
6.885	0	fu_fa
6.895	0	fu_fa
6.895	0	fu_fa
6.895	0	fu_fa
6.905	0	fu_fa
6.905	0	fu_fa
6.905	0	fu_fa
6.915	0	fu_fa
6.915	0	fu_fa
6.915	0	fu_fa
6.915	0	fu_fa
6.925	0	fu_fa
6.925	0	fu_fa
6.925	0	fu_fa
6.935	0	fu_fa
6.935	0	fu_fa
6.935	0	fu_fa
6.945	0	fu_fa
6.945	0	fu_fa
6.945	0	fu_fa
6.945	0	fu_fa
6.955	0	fu_fa
6.955	0	fu_fa
6.955	0	fu_fa
6.97	0	fu_fa
6.97	0	fu_fa
6.97	0	fu_fa
6.97	0	fu_fa
6.97	0	fu_fa
6.97	0	fu_fa
6.97	0	fu_fa
6.97	0	fu_fa
6.97	0	fu_fa
6.97	0	fu_fa
6.97	0	fu_fa
6.97	0	fu_fa
6.97	0	fu_fa
6.97	0	fu_fa
6.97	0	fu_fa
6.97	0	fu_fa
6.97	0	fu_fa
6.97	0	fu_fa
6.97	0	fu_fa
6.97	0	fu_fa
6.97	0	fu_fa
6.97	0	fu_fa
6.97	0	fu_fa
6.97	0	fu_fa
6.97	0	fu_fa
6.97	0	fu_fa
6.97	0	fu_fa
6.97	0	fu_fa
6.97	0	fu_fa
6.97	0	fu_fa
6.97	0	fu_fa
6.97	0	fu_fa
6.97	0	fu_fa
6.97	0	fu_fa
6.97	0	fu_fa
6.97	0	fu_fa
6.97	0	fu_fa
6.97	0	fu_fa
6.97	0	fu_fa
6.97	0	fu_fa
6.97	0	fu_fa
6.97	0	fu_fa
6.97	0	fu_fa
6.97	0	fu_fa
6.97	0	fu_fa
6.97	0	fu_fa
6.97	0	fu_fa
6.97	0	fu_fa
6.97	0	fu_fa
6.97	0	fu_fa
6.97	0	fu_fa
6.97	0	fu_fa
6.97	0	fu_fa
6.97	0	fu_fa
6.97	0	fu_fa
6.97	0	fu_fa
6.97	0	fu_fa
6.97	0	fu_fa
6.97	0	fu_fa
6.97	0	fu_fa
6.97	0	fu_fa
6.97	0	fu_fa
6.97	0	fu_fa
6.97	0	fu_fa
6.97	0	fu_fa
6.97	0	fu_fa
6.97	0	fu_fa
6.97	0	fu_fa
6.97	0	fu_fa
6.97	0	fu_fa
6.97	0	fu_fa
6.97	0	fu_fa
6.97	0	fu_fa
6.97	0	fu_fa
6.97	0	fu_fa
6.97	0	fu_fa
6.97	0	fu_fa
0.0838	1	xelox
0.0895	1	xelox
0.101	1	xelox
0.109	1	xelox
0.114	1	xelox
0.122	1	xelox
0.148	1	xelox
0.207	1	xelox
0.207	1	xelox
0.207	1	xelox
0.207	1	xelox
0.226	1	xelox
0.233	1	xelox
0.279	1	xelox
0.288	1	xelox
0.293	1	xelox
0.303	1	xelox
0.311	1	xelox
0.319	1	xelox
0.453	1	xelox
0.459	1	xelox
0.465	1	xelox
0.469	1	xelox
0.469	1	xelox
0.471	1	xelox
0.471	1	xelox
0.472	1	xelox
0.472	1	xelox
0.474	1	xelox
0.477	1	xelox
0.481	1	xelox
0.497	1	xelox
0.497	1	xelox
0.503	1	xelox
0.508	1	xelox
0.512	1	xelox
0.515	1	xelox
0.517	1	xelox
0.518	1	xelox
0.519	1	xelox
0.523	1	xelox
0.523	1	xelox
0.523	1	xelox
0.526	1	xelox
0.554	1	xelox
0.564	1	xelox
0.584	1	xelox
0.584	1	xelox
0.592	1	xelox
0.597	1	xelox
0.603	1	xelox
0.607	1	xelox
0.612	1	xelox
0.626	1	xelox
0.656	1	xelox
0.662	1	xelox
0.665	1	xelox
0.668	1	xelox
0.672	1	xelox
0.672	1	xelox
0.675	1	xelox
0.678	1	xelox
0.678	1	xelox
0.686	1	xelox
0.699	1	xelox
0.74	1	xelox
0.751	1	xelox
0.755	1	xelox
0.758	1	xelox
0.761	1	xelox
0.761	1	xelox
0.77	1	xelox
0.773	1	xelox
0.778	1	xelox
0.792	1	xelox
0.792	1	xelox
0.797	1	xelox
0.8	1	xelox
0.809	1	xelox
0.809	1	xelox
0.815	1	xelox
0.819	1	xelox
0.823	1	xelox
0.832	1	xelox
0.842	1	xelox
0.868	1	xelox
0.875	1	xelox
0.879	1	xelox
0.884	1	xelox
0.887	1	xelox
0.89	1	xelox
0.894	1	xelox
0.897	1	xelox
0.902	1	xelox
0.913	1	xelox
0.949	1	xelox
0.958	1	xelox
0.966	1	xelox
0.97	1	xelox
0.971	1	xelox
0.971	1	xelox
0.971	1	xelox
0.971	1	xelox
0.971	1	xelox
0.972	1	xelox
0.972	1	xelox
0.972	1	xelox
0.975	1	xelox
0.979	1	xelox
0.985	1	xelox
0.991	1	xelox
0.999	1	xelox
1.01	1	xelox
1.02	1	xelox
1.03	1	xelox
1.03	1	xelox
1.03	1	xelox
1.03	1	xelox
1.03	1	xelox
1.03	1	xelox
1.03	1	xelox
1.03	1	xelox
1.04	1	xelox
1.04	1	xelox
1.04	1	xelox
1.04	1	xelox
1.04	1	xelox
1.05	1	xelox
1.05	1	xelox
1.06	1	xelox
1.06	1	xelox
1.07	1	xelox
1.08	1	xelox
1.08	1	xelox
1.09	1	xelox
1.09	1	xelox
1.11	1	xelox
1.11	1	xelox
1.11	1	xelox
1.16	1	xelox
1.17	1	xelox
1.18	1	xelox
1.18	1	xelox
1.18	1	xelox
1.18	1	xelox
1.19	1	xelox
1.19	1	xelox
1.19	1	xelox
1.2	1	xelox
1.2	1	xelox
1.23	1	xelox
1.28	1	xelox
1.28	1	xelox
1.29	1	xelox
1.29	1	xelox
1.3	1	xelox
1.3	1	xelox
1.3	1	xelox
1.32	1	xelox
1.32	1	xelox
1.38	1	xelox
1.39	1	xelox
1.4	1	xelox
1.4	1	xelox
1.4	1	xelox
1.41	1	xelox
1.42	1	xelox
1.44	1	xelox
1.45	1	xelox
1.46	1	xelox
1.47	1	xelox
1.47	1	xelox
1.47	1	xelox
1.48	1	xelox
1.48	1	xelox
1.49	1	xelox
1.49	1	xelox
1.51	1	xelox
1.52	1	xelox
1.58	1	xelox
1.58	1	xelox
1.59	1	xelox
1.59	1	xelox
1.59	1	xelox
1.6	1	xelox
1.6	1	xelox
1.6	1	xelox
1.6	1	xelox
1.62	1	xelox
1.62	1	xelox
1.67	1	xelox
1.67	1	xelox
1.68	1	xelox
1.68	1	xelox
1.68	1	xelox
1.69	1	xelox
1.69	1	xelox
1.7	1	xelox
1.7	1	xelox
1.72	1	xelox
1.79	1	xelox
1.79	1	xelox
1.8	1	xelox
1.8	1	xelox
1.81	1	xelox
1.81	1	xelox
1.82	1	xelox
1.82	1	xelox
1.92	1	xelox
1.93	1	xelox
1.93	1	xelox
1.94	1	xelox
1.94	1	xelox
1.94	1	xelox
1.95	1	xelox
1.95	1	xelox
1.95	1	xelox
1.97	1	xelox
2.01	1	xelox
2.02	1	xelox
2.03	1	xelox
2.04	1	xelox
2.04	1	xelox
2.05	1	xelox
2.06	1	xelox
2.08	1	xelox
2.13	1	xelox
2.14	1	xelox
2.16	1	xelox
2.17	1	xelox
2.18	1	xelox
2.18	1	xelox
2.2	1	xelox
2.3	1	xelox
2.3	1	xelox
2.31	1	xelox
2.31	1	xelox
2.32	1	xelox
2.32	1	xelox
2.34	1	xelox
2.34	1	xelox
2.53	1	xelox
2.53	1	xelox
2.53	1	xelox
2.53	1	xelox
2.53	1	xelox
2.55	1	xelox
2.56	1	xelox
2.58	1	xelox
2.58	1	xelox
2.59	1	xelox
2.59	1	xelox
2.6	1	xelox
2.6	1	xelox
2.6	1	xelox
2.62	1	xelox
2.62	1	xelox
2.82	1	xelox
2.86	1	xelox
2.86	1	xelox
2.86	1	xelox
2.86	1	xelox
2.86	1	xelox
2.88	1	xelox
3.1	1	xelox
3.11	1	xelox
3.11	1	xelox
3.11	1	xelox
3.12	1	xelox
3.14	1	xelox
3.14	1	xelox
3.16	1	xelox
3.31	1	xelox
3.31	1	xelox
3.31	1	xelox
3.32	1	xelox
3.33	1	xelox
3.34	1	xelox
3.46	1	xelox
3.5	1	xelox
3.5	1	xelox
3.5	1	xelox
3.5	1	xelox
3.53	1	xelox
3.53	1	xelox
4.03	1	xelox
4.03	1	xelox
4.04	1	xelox
4.05	1	xelox
4.05	1	xelox
4.07	1	xelox
4.23	1	xelox
4.24	1	xelox
4.25	1	xelox
4.26	1	xelox
4.26	1	xelox
4.3	1	xelox
4.65	1	xelox
4.66	1	xelox
4.67	1	xelox
4.67	1	xelox
4.68	1	xelox
4.69	1	xelox
4.82	1	xelox
4.83	1	xelox
4.84	1	xelox
4.85	1	xelox
4.86	1	xelox
4.87	1	xelox
4.89	1	xelox
5.37	1	xelox
5.37	1	xelox
5.38	1	xelox
5.39	1	xelox
5.4	1	xelox
5.94	1	xelox
5.95	1	xelox
5.96	1	xelox
5.97	1	xelox
6.39	1	xelox
6.46	1	xelox
6.47	1	xelox
6.47	1	xelox
6.48	1	xelox
6.5	1	xelox
6.85	1	xelox
6.86	1	xelox
0.01835	0	xelox
0.01835	0	xelox
0.01835	0	xelox
0.04635	0	xelox
0.0565	0	xelox
0.0666	0	xelox
0.0733	0	xelox
0.08665	0	xelox
0.0969	0	xelox
0.105	0	xelox
0.118	0	xelox
0.128	0	xelox
0.1385	0	xelox
0.1505	0	xelox
0.157	0	xelox
0.184	0	xelox
0.184	0	xelox
0.184	0	xelox
0.184	0	xelox
0.219	0	xelox
0.219	0	xelox
0.236	0	xelox
0.25	0	xelox
0.26	0	xelox
0.271	0	xelox
0.2775	0	xelox
0.2905	0	xelox
0.3005	0	xelox
0.307	0	xelox
0.324	0	xelox
0.3325	0	xelox
0.3405	0	xelox
0.35	0	xelox
0.364	0	xelox
0.375	0	xelox
0.387	0	xelox
0.393	0	xelox
0.406	0	xelox
0.4215	0	xelox
0.4315	0	xelox
0.442	0	xelox
0.45	0	xelox
0.462	0	xelox
0.47	0	xelox
0.489	0	xelox
0.489	0	xelox
0.67	0	xelox
0.837	0	xelox
1.755	0	xelox
2.065	0	xelox
2.135	0	xelox
2.195	0	xelox
2.265	0	xelox
2.33	0	xelox
2.395	0	xelox
2.46	0	xelox
2.685	0	xelox
2.84	0	xelox
3.055	0	xelox
3.115	0	xelox
3.165	0	xelox
3.225	0	xelox
3.275	0	xelox
3.335	0	xelox
3.385	0	xelox
3.445	0	xelox
3.52	0	xelox
3.555	0	xelox
3.585	0	xelox
3.615	0	xelox
3.645	0	xelox
3.675	0	xelox
3.705	0	xelox
3.735	0	xelox
3.765	0	xelox
3.795	0	xelox
3.825	0	xelox
3.855	0	xelox
3.885	0	xelox
3.915	0	xelox
3.945	0	xelox
3.975	0	xelox
4.055	0	xelox
4.115	0	xelox
4.165	0	xelox
4.225	0	xelox
4.275	0	xelox
4.335	0	xelox
4.385	0	xelox
4.445	0	xelox
4.525	0	xelox
4.555	0	xelox
4.575	0	xelox
4.605	0	xelox
4.635	0	xelox
4.655	0	xelox
4.685	0	xelox
4.715	0	xelox
4.735	0	xelox
4.765	0	xelox
4.785	0	xelox
4.815	0	xelox
4.845	0	xelox
4.865	0	xelox
4.895	0	xelox
4.925	0	xelox
4.945	0	xelox
4.975	0	xelox
5.015	0	xelox
5.025	0	xelox
5.035	0	xelox
5.045	0	xelox
5.065	0	xelox
5.075	0	xelox
5.085	0	xelox
5.095	0	xelox
5.105	0	xelox
5.125	0	xelox
5.135	0	xelox
5.145	0	xelox
5.155	0	xelox
5.175	0	xelox
5.185	0	xelox
5.195	0	xelox
5.205	0	xelox
5.215	0	xelox
5.235	0	xelox
5.245	0	xelox
5.255	0	xelox
5.265	0	xelox
5.285	0	xelox
5.295	0	xelox
5.305	0	xelox
5.315	0	xelox
5.325	0	xelox
5.345	0	xelox
5.355	0	xelox
5.365	0	xelox
5.375	0	xelox
5.395	0	xelox
5.405	0	xelox
5.415	0	xelox
5.425	0	xelox
5.435	0	xelox
5.455	0	xelox
5.465	0	xelox
5.475	0	xelox
5.485	0	xelox
5.505	0	xelox
5.515	0	xelox
5.515	0	xelox
5.525	0	xelox
5.525	0	xelox
5.535	0	xelox
5.545	0	xelox
5.545	0	xelox
5.555	0	xelox
5.555	0	xelox
5.565	0	xelox
5.575	0	xelox
5.575	0	xelox
5.585	0	xelox
5.585	0	xelox
5.595	0	xelox
5.605	0	xelox
5.605	0	xelox
5.615	0	xelox
5.615	0	xelox
5.625	0	xelox
5.635	0	xelox
5.635	0	xelox
5.645	0	xelox
5.645	0	xelox
5.655	0	xelox
5.665	0	xelox
5.665	0	xelox
5.675	0	xelox
5.675	0	xelox
5.685	0	xelox
5.695	0	xelox
5.695	0	xelox
5.705	0	xelox
5.705	0	xelox
5.715	0	xelox
5.725	0	xelox
5.725	0	xelox
5.735	0	xelox
5.735	0	xelox
5.745	0	xelox
5.755	0	xelox
5.755	0	xelox
5.765	0	xelox
5.765	0	xelox
5.775	0	xelox
5.785	0	xelox
5.785	0	xelox
5.795	0	xelox
5.795	0	xelox
5.805	0	xelox
5.815	0	xelox
5.815	0	xelox
5.825	0	xelox
5.825	0	xelox
5.835	0	xelox
5.845	0	xelox
5.845	0	xelox
5.855	0	xelox
5.855	0	xelox
5.865	0	xelox
5.875	0	xelox
5.875	0	xelox
5.885	0	xelox
5.885	0	xelox
5.895	0	xelox
5.905	0	xelox
5.905	0	xelox
5.915	0	xelox
5.915	0	xelox
5.925	0	xelox
5.935	0	xelox
5.935	0	xelox
5.945	0	xelox
5.945	0	xelox
5.955	0	xelox
5.965	0	xelox
5.965	0	xelox
5.975	0	xelox
5.975	0	xelox
5.985	0	xelox
6	0	xelox
6	0	xelox
6	0	xelox
6.015	0	xelox
6.015	0	xelox
6.025	0	xelox
6.025	0	xelox
6.035	0	xelox
6.035	0	xelox
6.035	0	xelox
6.045	0	xelox
6.045	0	xelox
6.055	0	xelox
6.055	0	xelox
6.055	0	xelox
6.065	0	xelox
6.065	0	xelox
6.075	0	xelox
6.075	0	xelox
6.075	0	xelox
6.085	0	xelox
6.085	0	xelox
6.095	0	xelox
6.095	0	xelox
6.095	0	xelox
6.105	0	xelox
6.105	0	xelox
6.115	0	xelox
6.115	0	xelox
6.115	0	xelox
6.125	0	xelox
6.125	0	xelox
6.135	0	xelox
6.135	0	xelox
6.135	0	xelox
6.145	0	xelox
6.145	0	xelox
6.155	0	xelox
6.155	0	xelox
6.155	0	xelox
6.165	0	xelox
6.165	0	xelox
6.175	0	xelox
6.175	0	xelox
6.185	0	xelox
6.185	0	xelox
6.185	0	xelox
6.195	0	xelox
6.195	0	xelox
6.205	0	xelox
6.205	0	xelox
6.205	0	xelox
6.215	0	xelox
6.215	0	xelox
6.225	0	xelox
6.225	0	xelox
6.225	0	xelox
6.235	0	xelox
6.235	0	xelox
6.245	0	xelox
6.245	0	xelox
6.245	0	xelox
6.255	0	xelox
6.255	0	xelox
6.265	0	xelox
6.265	0	xelox
6.265	0	xelox
6.275	0	xelox
6.275	0	xelox
6.285	0	xelox
6.285	0	xelox
6.285	0	xelox
6.295	0	xelox
6.295	0	xelox
6.305	0	xelox
6.305	0	xelox
6.305	0	xelox
6.315	0	xelox
6.315	0	xelox
6.325	0	xelox
6.325	0	xelox
6.325	0	xelox
6.335	0	xelox
6.335	0	xelox
6.345	0	xelox
6.345	0	xelox
6.355	0	xelox
6.355	0	xelox
6.355	0	xelox
6.365	0	xelox
6.365	0	xelox
6.375	0	xelox
6.375	0	xelox
6.375	0	xelox
6.385	0	xelox
6.385	0	xelox
6.395	0	xelox
6.395	0	xelox
6.395	0	xelox
6.405	0	xelox
6.405	0	xelox
6.415	0	xelox
6.415	0	xelox
6.415	0	xelox
6.425	0	xelox
6.425	0	xelox
6.435	0	xelox
6.435	0	xelox
6.435	0	xelox
6.445	0	xelox
6.445	0	xelox
6.455	0	xelox
6.455	0	xelox
6.455	0	xelox
6.465	0	xelox
6.465	0	xelox
6.475	0	xelox
6.475	0	xelox
6.475	0	xelox
6.485	0	xelox
6.485	0	xelox
6.495	0	xelox
6.495	0	xelox
6.505	0	xelox
6.505	0	xelox
6.505	0	xelox
6.515	0	xelox
6.515	0	xelox
6.515	0	xelox
6.515	0	xelox
6.525	0	xelox
6.525	0	xelox
6.525	0	xelox
6.535	0	xelox
6.535	0	xelox
6.535	0	xelox
6.535	0	xelox
6.545	0	xelox
6.545	0	xelox
6.545	0	xelox
6.545	0	xelox
6.555	0	xelox
6.555	0	xelox
6.555	0	xelox
6.565	0	xelox
6.565	0	xelox
6.565	0	xelox
6.565	0	xelox
6.575	0	xelox
6.575	0	xelox
6.575	0	xelox
6.575	0	xelox
6.585	0	xelox
6.585	0	xelox
6.585	0	xelox
6.595	0	xelox
6.595	0	xelox
6.595	0	xelox
6.595	0	xelox
6.605	0	xelox
6.605	0	xelox
6.605	0	xelox
6.615	0	xelox
6.615	0	xelox
6.615	0	xelox
6.615	0	xelox
6.625	0	xelox
6.625	0	xelox
6.625	0	xelox
6.625	0	xelox
6.635	0	xelox
6.635	0	xelox
6.635	0	xelox
6.645	0	xelox
6.645	0	xelox
6.645	0	xelox
6.645	0	xelox
6.655	0	xelox
6.655	0	xelox
6.655	0	xelox
6.655	0	xelox
6.665	0	xelox
6.665	0	xelox
6.665	0	xelox
6.675	0	xelox
6.675	0	xelox
6.675	0	xelox
6.675	0	xelox
6.685	0	xelox
6.685	0	xelox
6.685	0	xelox
6.695	0	xelox
6.695	0	xelox
6.695	0	xelox
6.695	0	xelox
6.705	0	xelox
6.705	0	xelox
6.705	0	xelox
6.705	0	xelox
6.715	0	xelox
6.715	0	xelox
6.715	0	xelox
6.725	0	xelox
6.725	0	xelox
6.725	0	xelox
6.725	0	xelox
6.735	0	xelox
6.735	0	xelox
6.735	0	xelox
6.735	0	xelox
6.745	0	xelox
6.745	0	xelox
6.745	0	xelox
6.755	0	xelox
6.755	0	xelox
6.755	0	xelox
6.755	0	xelox
6.765	0	xelox
6.765	0	xelox
6.765	0	xelox
6.775	0	xelox
6.775	0	xelox
6.775	0	xelox
6.775	0	xelox
6.785	0	xelox
6.785	0	xelox
6.785	0	xelox
6.785	0	xelox
6.795	0	xelox
6.795	0	xelox
6.795	0	xelox
6.805	0	xelox
6.805	0	xelox
6.805	0	xelox
6.805	0	xelox
6.815	0	xelox
6.815	0	xelox
6.815	0	xelox
6.815	0	xelox
6.825	0	xelox
6.825	0	xelox
6.825	0	xelox
6.835	0	xelox
6.835	0	xelox
6.835	0	xelox
6.835	0	xelox
6.845	0	xelox
6.845	0	xelox
6.845	0	xelox
6.855	0	xelox
6.855	0	xelox
6.855	0	xelox
6.855	0	xelox
6.865	0	xelox
6.865	0	xelox
6.865	0	xelox
6.865	0	xelox
6.875	0	xelox
6.875	0	xelox
6.875	0	xelox
6.885	0	xelox
6.885	0	xelox
6.885	0	xelox
6.885	0	xelox
6.895	0	xelox
6.895	0	xelox
6.895	0	xelox
6.895	0	xelox
6.905	0	xelox
6.905	0	xelox
6.905	0	xelox
6.915	0	xelox
6.915	0	xelox
6.915	0	xelox
6.915	0	xelox
6.925	0	xelox
6.925	0	xelox
6.925	0	xelox
6.935	0	xelox
6.935	0	xelox
6.935	0	xelox
6.935	0	xelox
6.945	0	xelox
6.945	0	xelox
6.945	0	xelox
6.945	0	xelox
6.955	0	xelox
6.955	0	xelox
6.955	0	xelox
6.965	0	xelox
6.965	0	xelox
6.965	0	xelox
6.965	0	xelox
6.98	0	xelox
6.98	0	xelox
6.98	0	xelox
6.98	0	xelox
6.98	0	xelox
6.98	0	xelox
6.98	0	xelox
6.98	0	xelox
6.98	0	xelox
6.98	0	xelox
6.98	0	xelox
6.98	0	xelox
6.98	0	xelox
6.98	0	xelox
6.98	0	xelox
6.98	0	xelox
6.98	0	xelox
6.98	0	xelox
6.98	0	xelox
6.98	0	xelox
6.98	0	xelox
6.98	0	xelox
6.98	0	xelox
6.98	0	xelox
6.98	0	xelox
6.98	0	xelox
6.98	0	xelox
6.98	0	xelox
6.98	0	xelox
6.98	0	xelox
6.98	0	xelox
6.98	0	xelox
6.98	0	xelox
6.98	0	xelox
6.98	0	xelox
6.98	0	xelox
6.98	0	xelox
6.98	0	xelox
6.98	0	xelox
6.98	0	xelox
6.98	0	xelox
6.98	0	xelox
6.98	0	xelox
6.98	0	xelox
6.98	0	xelox
6.98	0	xelox
6.98	0	xelox
6.98	0	xelox
6.98	0	xelox
6.98	0	xelox
6.98	0	xelox
6.98	0	xelox
6.98	0	xelox
6.98	0	xelox
6.98	0	xelox
6.98	0	xelox
6.98	0	xelox
6.98	0	xelox
6.98	0	xelox
6.98	0	xelox
6.98	0	xelox
6.98	0	xelox
6.98	0	xelox
6.98	0	xelox
6.98	0	xelox
6.98	0	xelox
6.98	0	xelox
6.98	0	xelox
6.98	0	xelox
6.98	0	xelox
6.98	0	xelox
6.98	0	xelox
6.98	0	xelox
6.98	0	xelox
6.98	0	xelox
6.98	0	xelox
6.98	0	xelox
6.98	0	xelox
6.98	0	xelox
6.98	0	xelox
6.98	0	xelox
6.98	0	xelox
6.98	0	xelox
6.98	0	xelox
6.98	0	xelox
6.98	0	xelox
6.98	0	xelox
6.98	0	xelox
6.98	0	xelox
6.98	0	xelox
6.98	0	xelox
6.98	0	xelox
6.98	0	xelox
6.98	0	xelox
6.98	0	xelox
