## Supplementary data files for "Cancer patient survival can be accurately parameterized, revealing time-dependent therapeutic effects and doubling the precision of small trials": NO16968_2C.csv

Time	Event	Arm
0.0951	1	fu_fa
0.101	1	fu_fa
0.108	1	fu_fa
0.113	1	fu_fa
0.117	1	fu_fa
0.123	1	fu_fa
0.132	1	fu_fa
0.278	1	fu_fa
0.278	1	fu_fa
0.278	1	fu_fa
0.278	1	fu_fa
0.278	1	fu_fa
0.615	1	fu_fa
0.67	1	fu_fa
0.67	1	fu_fa
0.67	1	fu_fa
0.67	1	fu_fa
0.67	1	fu_fa
0.67	1	fu_fa
0.805	1	fu_fa
0.818	1	fu_fa
0.818	1	fu_fa
0.827	1	fu_fa
0.832	1	fu_fa
0.843	1	fu_fa
0.963	1	fu_fa
0.969	1	fu_fa
0.976	1	fu_fa
0.981	1	fu_fa
0.99	1	fu_fa
1	1	fu_fa
1.03	1	fu_fa
1.13	1	fu_fa
1.14	1	fu_fa
1.14	1	fu_fa
1.15	1	fu_fa
1.15	1	fu_fa
1.16	1	fu_fa
1.16	1	fu_fa
1.17	1	fu_fa
1.17	1	fu_fa
1.18	1	fu_fa
1.3	1	fu_fa
1.32	1	fu_fa
1.33	1	fu_fa
1.35	1	fu_fa
1.44	1	fu_fa
1.45	1	fu_fa
1.45	1	fu_fa
1.46	1	fu_fa
1.46	1	fu_fa
1.47	1	fu_fa
1.47	1	fu_fa
1.49	1	fu_fa
1.51	1	fu_fa
1.6	1	fu_fa
1.6	1	fu_fa
1.6	1	fu_fa
1.6	1	fu_fa
1.61	1	fu_fa
1.69	1	fu_fa
1.69	1	fu_fa
1.7	1	fu_fa
1.71	1	fu_fa
1.71	1	fu_fa
1.72	1	fu_fa
1.73	1	fu_fa
1.76	1	fu_fa
1.77	1	fu_fa
1.78	1	fu_fa
1.78	1	fu_fa
1.79	1	fu_fa
1.8	1	fu_fa
1.81	1	fu_fa
1.85	1	fu_fa
1.86	1	fu_fa
1.87	1	fu_fa
1.87	1	fu_fa
1.88	1	fu_fa
1.88	1	fu_fa
1.89	1	fu_fa
1.9	1	fu_fa
2.01	1	fu_fa
2.02	1	fu_fa
2.02	1	fu_fa
2.03	1	fu_fa
2.03	1	fu_fa
2.03	1	fu_fa
2.05	1	fu_fa
2.05	1	fu_fa
2.11	1	fu_fa
2.12	1	fu_fa
2.13	1	fu_fa
2.13	1	fu_fa
2.13	1	fu_fa
2.14	1	fu_fa
2.14	1	fu_fa
2.15	1	fu_fa
2.24	1	fu_fa
2.24	1	fu_fa
2.24	1	fu_fa
2.24	1	fu_fa
2.24	1	fu_fa
2.3	1	fu_fa
2.31	1	fu_fa
2.32	1	fu_fa
2.32	1	fu_fa
2.33	1	fu_fa
2.34	1	fu_fa
2.34	1	fu_fa
2.36	1	fu_fa
2.43	1	fu_fa
2.47	1	fu_fa
2.47	1	fu_fa
2.47	1	fu_fa
2.47	1	fu_fa
2.49	1	fu_fa
2.5	1	fu_fa
2.58	1	fu_fa
2.61	1	fu_fa
2.61	1	fu_fa
2.62	1	fu_fa
2.75	1	fu_fa
2.76	1	fu_fa
2.76	1	fu_fa
2.77	1	fu_fa
2.77	1	fu_fa
2.78	1	fu_fa
2.78	1	fu_fa
2.79	1	fu_fa
2.85	1	fu_fa
2.86	1	fu_fa
2.86	1	fu_fa
2.87	1	fu_fa
2.87	1	fu_fa
2.88	1	fu_fa
2.88	1	fu_fa
2.88	1	fu_fa
2.97	1	fu_fa
2.99	1	fu_fa
2.99	1	fu_fa
3	1	fu_fa
3	1	fu_fa
3.01	1	fu_fa
3.01	1	fu_fa
3.01	1	fu_fa
3.01	1	fu_fa
3.02	1	fu_fa
3.03	1	fu_fa
3.19	1	fu_fa
3.19	1	fu_fa
3.2	1	fu_fa
3.2	1	fu_fa
3.21	1	fu_fa
3.21	1	fu_fa
3.21	1	fu_fa
3.22	1	fu_fa
3.3	1	fu_fa
3.31	1	fu_fa
3.31	1	fu_fa
3.32	1	fu_fa
3.33	1	fu_fa
3.33	1	fu_fa
3.33	1	fu_fa
3.41	1	fu_fa
3.42	1	fu_fa
3.43	1	fu_fa
3.44	1	fu_fa
3.45	1	fu_fa
3.5	1	fu_fa
3.51	1	fu_fa
3.51	1	fu_fa
3.52	1	fu_fa
3.53	1	fu_fa
3.54	1	fu_fa
3.63	1	fu_fa
3.64	1	fu_fa
3.64	1	fu_fa
3.65	1	fu_fa
3.65	1	fu_fa
3.66	1	fu_fa
3.66	1	fu_fa
3.67	1	fu_fa
3.71	1	fu_fa
3.72	1	fu_fa
3.73	1	fu_fa
3.73	1	fu_fa
3.73	1	fu_fa
3.74	1	fu_fa
3.84	1	fu_fa
3.84	1	fu_fa
3.85	1	fu_fa
3.85	1	fu_fa
3.86	1	fu_fa
3.86	1	fu_fa
3.86	1	fu_fa
3.87	1	fu_fa
3.99	1	fu_fa
3.99	1	fu_fa
4	1	fu_fa
4	1	fu_fa
4.01	1	fu_fa
4.01	1	fu_fa
4.01	1	fu_fa
4.02	1	fu_fa
4.15	1	fu_fa
4.16	1	fu_fa
4.16	1	fu_fa
4.17	1	fu_fa
4.17	1	fu_fa
4.17	1	fu_fa
4.17	1	fu_fa
4.18	1	fu_fa
4.18	1	fu_fa
4.19	1	fu_fa
4.27	1	fu_fa
4.29	1	fu_fa
4.29	1	fu_fa
4.3	1	fu_fa
4.3	1	fu_fa
4.31	1	fu_fa
4.46	1	fu_fa
4.46	1	fu_fa
4.47	1	fu_fa
4.47	1	fu_fa
4.48	1	fu_fa
4.49	1	fu_fa
4.5	1	fu_fa
4.72	1	fu_fa
4.73	1	fu_fa
4.73	1	fu_fa
4.74	1	fu_fa
4.74	1	fu_fa
4.75	1	fu_fa
4.75	1	fu_fa
5.22	1	fu_fa
5.23	1	fu_fa
5.23	1	fu_fa
5.24	1	fu_fa
5.24	1	fu_fa
5.24	1	fu_fa
5.24	1	fu_fa
5.25	1	fu_fa
5.25	1	fu_fa
5.25	1	fu_fa
5.42	1	fu_fa
5.43	1	fu_fa
5.44	1	fu_fa
5.44	1	fu_fa
5.44	1	fu_fa
5.45	1	fu_fa
5.45	1	fu_fa
5.45	1	fu_fa
5.46	1	fu_fa
5.72	1	fu_fa
5.73	1	fu_fa
5.73	1	fu_fa
5.74	1	fu_fa
5.74	1	fu_fa
5.74	1	fu_fa
5.75	1	fu_fa
5.76	1	fu_fa
5.8	1	fu_fa
5.8	1	fu_fa
5.81	1	fu_fa
5.82	1	fu_fa
5.84	1	fu_fa
6.31	1	fu_fa
6.32	1	fu_fa
6.32	1	fu_fa
6.33	1	fu_fa
6.34	1	fu_fa
6.44	1	fu_fa
6.45	1	fu_fa
6.46	1	fu_fa
6.47	1	fu_fa
6.61	1	fu_fa
6.62	1	fu_fa
6.63	1	fu_fa
6.64	1	fu_fa
6.64	1	fu_fa
6.65	1	fu_fa
6.72	1	fu_fa
6.73	1	fu_fa
6.74	1	fu_fa
6.76	1	fu_fa
6.77	1	fu_fa
6.89	1	fu_fa
6.9	1	fu_fa
6.92	1	fu_fa
0.02805	0	fu_fa
0.02805	0	fu_fa
0.0607	0	fu_fa
0.07685	0	fu_fa
0.09185	0	fu_fa
0.1105	0	fu_fa
0.1275	0	fu_fa
0.152	0	fu_fa
0.171	0	fu_fa
0.1905	0	fu_fa
0.2085	0	fu_fa
0.2235	0	fu_fa
0.2425	0	fu_fa
0.2625	0	fu_fa
0.293	0	fu_fa
0.293	0	fu_fa
0.313	0	fu_fa
0.339	0	fu_fa
0.357	0	fu_fa
0.374	0	fu_fa
0.392	0	fu_fa
0.409	0	fu_fa
0.432	0	fu_fa
0.45	0	fu_fa
0.467	0	fu_fa
0.485	0	fu_fa
0.585	0	fu_fa
0.6465	0	fu_fa
0.752	0	fu_fa
0.8375	0	fu_fa
0.915	0	fu_fa
1.085	0	fu_fa
1.165	0	fu_fa
1.245	0	fu_fa
1.335	0	fu_fa
1.415	0	fu_fa
1.57	0	fu_fa
1.625	0	fu_fa
1.685	0	fu_fa
1.745	0	fu_fa
1.815	0	fu_fa
1.875	0	fu_fa
1.935	0	fu_fa
3.095	0	fu_fa
3.195	0	fu_fa
3.295	0	fu_fa
3.395	0	fu_fa
3.625	0	fu_fa
3.745	0	fu_fa
3.875	0	fu_fa
4.095	0	fu_fa
4.195	0	fu_fa
4.295	0	fu_fa
4.395	0	fu_fa
4.575	0	fu_fa
4.645	0	fu_fa
4.715	0	fu_fa
4.785	0	fu_fa
4.855	0	fu_fa
4.925	0	fu_fa
5.125	0	fu_fa
5.245	0	fu_fa
5.375	0	fu_fa
5.525	0	fu_fa
5.545	0	fu_fa
5.565	0	fu_fa
5.595	0	fu_fa
5.615	0	fu_fa
5.635	0	fu_fa
5.655	0	fu_fa
5.685	0	fu_fa
5.705	0	fu_fa
5.725	0	fu_fa
5.745	0	fu_fa
5.775	0	fu_fa
5.795	0	fu_fa
5.815	0	fu_fa
5.845	0	fu_fa
5.865	0	fu_fa
5.885	0	fu_fa
5.905	0	fu_fa
5.935	0	fu_fa
5.955	0	fu_fa
5.975	0	fu_fa
6.005	0	fu_fa
6.015	0	fu_fa
6.025	0	fu_fa
6.025	0	fu_fa
6.035	0	fu_fa
6.045	0	fu_fa
6.055	0	fu_fa
6.055	0	fu_fa
6.065	0	fu_fa
6.075	0	fu_fa
6.085	0	fu_fa
6.085	0	fu_fa
6.095	0	fu_fa
6.105	0	fu_fa
6.115	0	fu_fa
6.115	0	fu_fa
6.125	0	fu_fa
6.135	0	fu_fa
6.145	0	fu_fa
6.145	0	fu_fa
6.155	0	fu_fa
6.165	0	fu_fa
6.175	0	fu_fa
6.175	0	fu_fa
6.185	0	fu_fa
6.195	0	fu_fa
6.205	0	fu_fa
6.205	0	fu_fa
6.215	0	fu_fa
6.225	0	fu_fa
6.235	0	fu_fa
6.235	0	fu_fa
6.245	0	fu_fa
6.255	0	fu_fa
6.265	0	fu_fa
6.265	0	fu_fa
6.275	0	fu_fa
6.285	0	fu_fa
6.295	0	fu_fa
6.295	0	fu_fa
6.305	0	fu_fa
6.315	0	fu_fa
6.325	0	fu_fa
6.325	0	fu_fa
6.335	0	fu_fa
6.345	0	fu_fa
6.355	0	fu_fa
6.355	0	fu_fa
6.365	0	fu_fa
6.375	0	fu_fa
6.385	0	fu_fa
6.385	0	fu_fa
6.395	0	fu_fa
6.405	0	fu_fa
6.415	0	fu_fa
6.415	0	fu_fa
6.425	0	fu_fa
6.435	0	fu_fa
6.445	0	fu_fa
6.445	0	fu_fa
6.455	0	fu_fa
6.465	0	fu_fa
6.475	0	fu_fa
6.475	0	fu_fa
6.485	0	fu_fa
6.495	0	fu_fa
6.505	0	fu_fa
6.505	0	fu_fa
6.505	0	fu_fa
6.505	0	fu_fa
6.505	0	fu_fa
6.515	0	fu_fa
6.515	0	fu_fa
6.515	0	fu_fa
6.515	0	fu_fa
6.515	0	fu_fa
6.525	0	fu_fa
6.525	0	fu_fa
6.525	0	fu_fa
6.525	0	fu_fa
6.525	0	fu_fa
6.535	0	fu_fa
6.535	0	fu_fa
6.535	0	fu_fa
6.535	0	fu_fa
6.535	0	fu_fa
6.545	0	fu_fa
6.545	0	fu_fa
6.545	0	fu_fa
6.545	0	fu_fa
6.545	0	fu_fa
6.555	0	fu_fa
6.555	0	fu_fa
6.555	0	fu_fa
6.555	0	fu_fa
6.555	0	fu_fa
6.565	0	fu_fa
6.565	0	fu_fa
6.565	0	fu_fa
6.565	0	fu_fa
6.565	0	fu_fa
6.575	0	fu_fa
6.575	0	fu_fa
6.575	0	fu_fa
6.575	0	fu_fa
6.575	0	fu_fa
6.585	0	fu_fa
6.585	0	fu_fa
6.585	0	fu_fa
6.585	0	fu_fa
6.585	0	fu_fa
6.595	0	fu_fa
6.595	0	fu_fa
6.595	0	fu_fa
6.595	0	fu_fa
6.595	0	fu_fa
6.595	0	fu_fa
6.605	0	fu_fa
6.605	0	fu_fa
6.605	0	fu_fa
6.605	0	fu_fa
6.605	0	fu_fa
6.615	0	fu_fa
6.615	0	fu_fa
6.615	0	fu_fa
6.615	0	fu_fa
6.615	0	fu_fa
6.625	0	fu_fa
6.625	0	fu_fa
6.625	0	fu_fa
6.625	0	fu_fa
6.625	0	fu_fa
6.635	0	fu_fa
6.635	0	fu_fa
6.635	0	fu_fa
6.635	0	fu_fa
6.635	0	fu_fa
6.645	0	fu_fa
6.645	0	fu_fa
6.645	0	fu_fa
6.645	0	fu_fa
6.645	0	fu_fa
6.655	0	fu_fa
6.655	0	fu_fa
6.655	0	fu_fa
6.655	0	fu_fa
6.655	0	fu_fa
6.665	0	fu_fa
6.665	0	fu_fa
6.665	0	fu_fa
6.665	0	fu_fa
6.665	0	fu_fa
6.675	0	fu_fa
6.675	0	fu_fa
6.675	0	fu_fa
6.675	0	fu_fa
6.675	0	fu_fa
6.685	0	fu_fa
6.685	0	fu_fa
6.685	0	fu_fa
6.685	0	fu_fa
6.685	0	fu_fa
6.695	0	fu_fa
6.695	0	fu_fa
6.695	0	fu_fa
6.695	0	fu_fa
6.695	0	fu_fa
6.695	0	fu_fa
6.705	0	fu_fa
6.705	0	fu_fa
6.705	0	fu_fa
6.705	0	fu_fa
6.705	0	fu_fa
6.715	0	fu_fa
6.715	0	fu_fa
6.715	0	fu_fa
6.715	0	fu_fa
6.715	0	fu_fa
6.725	0	fu_fa
6.725	0	fu_fa
6.725	0	fu_fa
6.725	0	fu_fa
6.725	0	fu_fa
6.735	0	fu_fa
6.735	0	fu_fa
6.735	0	fu_fa
6.735	0	fu_fa
6.735	0	fu_fa
6.75	0	fu_fa
6.75	0	fu_fa
6.75	0	fu_fa
6.75	0	fu_fa
6.75	0	fu_fa
6.75	0	fu_fa
6.75	0	fu_fa
6.75	0	fu_fa
6.75	0	fu_fa
6.75	0	fu_fa
6.765	0	fu_fa
6.765	0	fu_fa
6.765	0	fu_fa
6.765	0	fu_fa
6.765	0	fu_fa
6.775	0	fu_fa
6.775	0	fu_fa
6.775	0	fu_fa
6.775	0	fu_fa
6.775	0	fu_fa
6.785	0	fu_fa
6.785	0	fu_fa
6.785	0	fu_fa
6.785	0	fu_fa
6.785	0	fu_fa
6.785	0	fu_fa
6.795	0	fu_fa
6.795	0	fu_fa
6.795	0	fu_fa
6.795	0	fu_fa
6.795	0	fu_fa
6.805	0	fu_fa
6.805	0	fu_fa
6.805	0	fu_fa
6.805	0	fu_fa
6.805	0	fu_fa
6.815	0	fu_fa
6.815	0	fu_fa
6.815	0	fu_fa
6.815	0	fu_fa
6.815	0	fu_fa
6.825	0	fu_fa
6.825	0	fu_fa
6.825	0	fu_fa
6.825	0	fu_fa
6.825	0	fu_fa
6.835	0	fu_fa
6.835	0	fu_fa
6.835	0	fu_fa
6.835	0	fu_fa
6.835	0	fu_fa
6.845	0	fu_fa
6.845	0	fu_fa
6.845	0	fu_fa
6.845	0	fu_fa
6.845	0	fu_fa
6.855	0	fu_fa
6.855	0	fu_fa
6.855	0	fu_fa
6.855	0	fu_fa
6.855	0	fu_fa
6.865	0	fu_fa
6.865	0	fu_fa
6.865	0	fu_fa
6.865	0	fu_fa
6.865	0	fu_fa
6.875	0	fu_fa
6.875	0	fu_fa
6.875	0	fu_fa
6.875	0	fu_fa
6.875	0	fu_fa
6.885	0	fu_fa
6.885	0	fu_fa
6.885	0	fu_fa
6.885	0	fu_fa
6.885	0	fu_fa
6.885	0	fu_fa
6.895	0	fu_fa
6.895	0	fu_fa
6.895	0	fu_fa
6.895	0	fu_fa
6.895	0	fu_fa
6.905	0	fu_fa
6.905	0	fu_fa
6.905	0	fu_fa
6.905	0	fu_fa
6.905	0	fu_fa
6.915	0	fu_fa
6.915	0	fu_fa
6.915	0	fu_fa
6.915	0	fu_fa
6.915	0	fu_fa
6.925	0	fu_fa
6.925	0	fu_fa
6.925	0	fu_fa
6.925	0	fu_fa
6.925	0	fu_fa
6.935	0	fu_fa
6.935	0	fu_fa
6.935	0	fu_fa
6.935	0	fu_fa
6.935	0	fu_fa
6.945	0	fu_fa
6.945	0	fu_fa
6.945	0	fu_fa
6.945	0	fu_fa
6.945	0	fu_fa
6.955	0	fu_fa
6.955	0	fu_fa
6.955	0	fu_fa
6.955	0	fu_fa
6.955	0	fu_fa
6.965	0	fu_fa
6.965	0	fu_fa
6.965	0	fu_fa
6.965	0	fu_fa
6.965	0	fu_fa
6.98	0	fu_fa
6.98	0	fu_fa
6.98	0	fu_fa
6.98	0	fu_fa
6.98	0	fu_fa
6.98	0	fu_fa
6.98	0	fu_fa
6.98	0	fu_fa
6.98	0	fu_fa
6.98	0	fu_fa
6.98	0	fu_fa
6.98	0	fu_fa
6.98	0	fu_fa
6.98	0	fu_fa
6.98	0	fu_fa
6.98	0	fu_fa
6.98	0	fu_fa
6.98	0	fu_fa
6.98	0	fu_fa
6.98	0	fu_fa
6.98	0	fu_fa
6.98	0	fu_fa
6.98	0	fu_fa
6.98	0	fu_fa
6.98	0	fu_fa
6.98	0	fu_fa
6.98	0	fu_fa
6.98	0	fu_fa
6.98	0	fu_fa
6.98	0	fu_fa
6.98	0	fu_fa
6.98	0	fu_fa
6.98	0	fu_fa
6.98	0	fu_fa
6.98	0	fu_fa
6.98	0	fu_fa
6.98	0	fu_fa
6.98	0	fu_fa
6.98	0	fu_fa
6.98	0	fu_fa
6.98	0	fu_fa
6.98	0	fu_fa
6.98	0	fu_fa
6.98	0	fu_fa
6.98	0	fu_fa
6.98	0	fu_fa
6.98	0	fu_fa
6.98	0	fu_fa
6.98	0	fu_fa
6.98	0	fu_fa
6.98	0	fu_fa
6.98	0	fu_fa
6.98	0	fu_fa
6.98	0	fu_fa
6.98	0	fu_fa
6.98	0	fu_fa
6.98	0	fu_fa
6.98	0	fu_fa
6.98	0	fu_fa
6.98	0	fu_fa
6.98	0	fu_fa
6.98	0	fu_fa
6.98	0	fu_fa
6.98	0	fu_fa
6.98	0	fu_fa
6.98	0	fu_fa
6.98	0	fu_fa
6.98	0	fu_fa
6.98	0	fu_fa
6.98	0	fu_fa
6.98	0	fu_fa
6.98	0	fu_fa
6.98	0	fu_fa
6.98	0	fu_fa
6.98	0	fu_fa
6.98	0	fu_fa
6.98	0	fu_fa
6.98	0	fu_fa
6.98	0	fu_fa
6.98	0	fu_fa
6.98	0	fu_fa
6.98	0	fu_fa
6.98	0	fu_fa
6.98	0	fu_fa
6.98	0	fu_fa
6.98	0	fu_fa
6.98	0	fu_fa
6.98	0	fu_fa
6.98	0	fu_fa
6.98	0	fu_fa
6.98	0	fu_fa
6.98	0	fu_fa
6.98	0	fu_fa
6.98	0	fu_fa
6.98	0	fu_fa
6.98	0	fu_fa
6.98	0	fu_fa
6.98	0	fu_fa
6.98	0	fu_fa
6.98	0	fu_fa
6.98	0	fu_fa
6.98	0	fu_fa
6.98	0	fu_fa
6.98	0	fu_fa
6.98	0	fu_fa
6.98	0	fu_fa
6.98	0	fu_fa
6.98	0	fu_fa
6.98	0	fu_fa
6.98	0	fu_fa
6.98	0	fu_fa
6.98	0	fu_fa
6.98	0	fu_fa
6.98	0	fu_fa
6.98	0	fu_fa
6.98	0	fu_fa
6.98	0	fu_fa
6.98	0	fu_fa
6.98	0	fu_fa
6.98	0	fu_fa
6.98	0	fu_fa
6.98	0	fu_fa
6.98	0	fu_fa
6.98	0	fu_fa
6.98	0	fu_fa
6.98	0	fu_fa
6.98	0	fu_fa
6.98	0	fu_fa
6.98	0	fu_fa
6.98	0	fu_fa
6.98	0	fu_fa
6.98	0	fu_fa
6.98	0	fu_fa
6.98	0	fu_fa
6.98	0	fu_fa
6.98	0	fu_fa
6.98	0	fu_fa
6.98	0	fu_fa
6.98	0	fu_fa
6.98	0	fu_fa
6.98	0	fu_fa
6.98	0	fu_fa
6.98	0	fu_fa
6.98	0	fu_fa
6.98	0	fu_fa
6.98	0	fu_fa
6.98	0	fu_fa
6.98	0	fu_fa
6.98	0	fu_fa
6.98	0	fu_fa
6.98	0	fu_fa
6.98	0	fu_fa
6.98	0	fu_fa
6.98	0	fu_fa
6.98	0	fu_fa
6.98	0	fu_fa
6.98	0	fu_fa
6.98	0	fu_fa
6.98	0	fu_fa
6.98	0	fu_fa
6.98	0	fu_fa
6.98	0	fu_fa
6.98	0	fu_fa
6.98	0	fu_fa
6.98	0	fu_fa
6.98	0	fu_fa
6.98	0	fu_fa
6.98	0	fu_fa
6.98	0	fu_fa
6.98	0	fu_fa
6.98	0	fu_fa
6.98	0	fu_fa
6.98	0	fu_fa
6.98	0	fu_fa
6.98	0	fu_fa
6.98	0	fu_fa
6.98	0	fu_fa
6.98	0	fu_fa
6.98	0	fu_fa
6.98	0	fu_fa
6.98	0	fu_fa
6.98	0	fu_fa
6.98	0	fu_fa
6.98	0	fu_fa
6.98	0	fu_fa
6.98	0	fu_fa
6.98	0	fu_fa
6.98	0	fu_fa
6.98	0	fu_fa
6.98	0	fu_fa
6.98	0	fu_fa
6.98	0	fu_fa
6.98	0	fu_fa
6.98	0	fu_fa
6.98	0	fu_fa
6.98	0	fu_fa
6.98	0	fu_fa
6.98	0	fu_fa
6.98	0	fu_fa
6.98	0	fu_fa
6.98	0	fu_fa
6.98	0	fu_fa
6.98	0	fu_fa
6.98	0	fu_fa
6.98	0	fu_fa
6.98	0	fu_fa
6.98	0	fu_fa
6.98	0	fu_fa
6.98	0	fu_fa
6.98	0	fu_fa
6.98	0	fu_fa
6.98	0	fu_fa
6.98	0	fu_fa
6.98	0	fu_fa
6.98	0	fu_fa
6.98	0	fu_fa
6.98	0	fu_fa
6.98	0	fu_fa
6.98	0	fu_fa
6.98	0	fu_fa
6.98	0	fu_fa
6.98	0	fu_fa
6.98	0	fu_fa
6.98	0	fu_fa
6.98	0	fu_fa
6.98	0	fu_fa
6.98	0	fu_fa
6.98	0	fu_fa
6.98	0	fu_fa
6.98	0	fu_fa
6.98	0	fu_fa
6.98	0	fu_fa
6.98	0	fu_fa
6.98	0	fu_fa
6.98	0	fu_fa
6.98	0	fu_fa
6.98	0	fu_fa
6.98	0	fu_fa
6.98	0	fu_fa
6.98	0	fu_fa
6.98	0	fu_fa
6.98	0	fu_fa
6.98	0	fu_fa
6.98	0	fu_fa
6.98	0	fu_fa
6.98	0	fu_fa
6.98	0	fu_fa
6.98	0	fu_fa
6.98	0	fu_fa
6.98	0	fu_fa
6.98	0	fu_fa
6.98	0	fu_fa
6.98	0	fu_fa
6.98	0	fu_fa
6.98	0	fu_fa
6.98	0	fu_fa
6.98	0	fu_fa
6.98	0	fu_fa
6.98	0	fu_fa
6.98	0	fu_fa
6.98	0	fu_fa
6.98	0	fu_fa
6.98	0	fu_fa
0.155	1	xelox
0.155	1	xelox
0.155	1	xelox
0.155	1	xelox
0.155	1	xelox
0.155	1	xelox
0.155	1	xelox
0.155	1	xelox
0.294	1	xelox
0.294	1	xelox
0.294	1	xelox
0.294	1	xelox
0.294	1	xelox
0.294	1	xelox
0.294	1	xelox
0.294	1	xelox
0.572	1	xelox
0.572	1	xelox
0.572	1	xelox
0.735	1	xelox
0.735	1	xelox
0.735	1	xelox
0.735	1	xelox
0.735	1	xelox
0.735	1	xelox
0.735	1	xelox
0.882	1	xelox
0.882	1	xelox
0.882	1	xelox
0.882	1	xelox
1.04	1	xelox
1.04	1	xelox
1.04	1	xelox
1.04	1	xelox
1.16	1	xelox
1.16	1	xelox
1.16	1	xelox
1.16	1	xelox
1.16	1	xelox
1.16	1	xelox
1.16	1	xelox
1.16	1	xelox
1.22	1	xelox
1.22	1	xelox
1.22	1	xelox
1.22	1	xelox
1.22	1	xelox
1.22	1	xelox
1.22	1	xelox
1.34	1	xelox
1.34	1	xelox
1.34	1	xelox
1.34	1	xelox
1.34	1	xelox
1.34	1	xelox
1.34	1	xelox
1.34	1	xelox
1.34	1	xelox
1.45	1	xelox
1.45	1	xelox
1.45	1	xelox
1.45	1	xelox
1.45	1	xelox
1.45	1	xelox
1.45	1	xelox
1.45	1	xelox
1.58	1	xelox
1.58	1	xelox
1.58	1	xelox
1.58	1	xelox
1.58	1	xelox
1.58	1	xelox
1.58	1	xelox
1.66	1	xelox
1.66	1	xelox
1.66	1	xelox
1.66	1	xelox
1.66	1	xelox
1.66	1	xelox
1.82	1	xelox
1.82	1	xelox
1.82	1	xelox
1.82	1	xelox
1.82	1	xelox
1.82	1	xelox
1.82	1	xelox
1.94	1	xelox
1.94	1	xelox
1.94	1	xelox
1.94	1	xelox
1.94	1	xelox
2.08	1	xelox
2.08	1	xelox
2.08	1	xelox
2.08	1	xelox
2.08	1	xelox
2.25	1	xelox
2.25	1	xelox
2.25	1	xelox
2.25	1	xelox
2.25	1	xelox
2.49	1	xelox
2.49	1	xelox
2.49	1	xelox
2.49	1	xelox
2.49	1	xelox
2.51	1	xelox
2.64	1	xelox
2.64	1	xelox
2.65	1	xelox
2.65	1	xelox
2.69	1	xelox
2.69	1	xelox
2.69	1	xelox
2.69	1	xelox
2.69	1	xelox
2.69	1	xelox
2.69	1	xelox
2.81	1	xelox
2.89	1	xelox
2.91	1	xelox
2.91	1	xelox
2.91	1	xelox
2.92	1	xelox
2.96	1	xelox
2.98	1	xelox
3.01	1	xelox
3.02	1	xelox
3.04	1	xelox
3.04	1	xelox
3.08	1	xelox
3.08	1	xelox
3.08	1	xelox
3.09	1	xelox
3.1	1	xelox
3.12	1	xelox
3.17	1	xelox
3.18	1	xelox
3.2	1	xelox
3.24	1	xelox
3.25	1	xelox
3.25	1	xelox
3.26	1	xelox
3.27	1	xelox
3.35	1	xelox
3.35	1	xelox
3.36	1	xelox
3.36	1	xelox
3.38	1	xelox
3.38	1	xelox
3.39	1	xelox
3.48	1	xelox
3.52	1	xelox
3.53	1	xelox
3.56	1	xelox
3.57	1	xelox
3.59	1	xelox
3.61	1	xelox
3.62	1	xelox
3.63	1	xelox
3.68	1	xelox
3.7	1	xelox
3.71	1	xelox
3.72	1	xelox
3.73	1	xelox
3.75	1	xelox
3.76	1	xelox
3.77	1	xelox
3.78	1	xelox
3.78	1	xelox
3.79	1	xelox
3.8	1	xelox
3.81	1	xelox
3.85	1	xelox
3.87	1	xelox
3.88	1	xelox
3.89	1	xelox
3.9	1	xelox
3.92	1	xelox
3.99	1	xelox
4	1	xelox
4.01	1	xelox
4.02	1	xelox
4.03	1	xelox
4.06	1	xelox
4.09	1	xelox
4.1	1	xelox
4.11	1	xelox
4.13	1	xelox
4.15	1	xelox
4.17	1	xelox
4.19	1	xelox
4.2	1	xelox
4.22	1	xelox
4.45	1	xelox
4.46	1	xelox
4.47	1	xelox
4.48	1	xelox
4.49	1	xelox
4.68	1	xelox
4.71	1	xelox
4.72	1	xelox
4.73	1	xelox
4.73	1	xelox
4.76	1	xelox
4.77	1	xelox
4.98	1	xelox
5.01	1	xelox
5.03	1	xelox
5.04	1	xelox
5.39	1	xelox
5.41	1	xelox
5.43	1	xelox
5.44	1	xelox
5.46	1	xelox
5.77	1	xelox
5.78	1	xelox
5.78	1	xelox
5.79	1	xelox
5.79	1	xelox
5.96	1	xelox
5.98	1	xelox
5.99	1	xelox
6	1	xelox
6.28	1	xelox
6.29	1	xelox
6.3	1	xelox
6.3	1	xelox
6.31	1	xelox
6.32	1	xelox
6.32	1	xelox
6.51	1	xelox
6.52	1	xelox
6.53	1	xelox
6.64	1	xelox
6.65	1	xelox
6.67	1	xelox
6.67	1	xelox
6.68	1	xelox
6.69	1	xelox
6.78	1	xelox
6.79	1	xelox
6.81	1	xelox
6.86	1	xelox
6.88	1	xelox
0.03265	0	xelox
0.03265	0	xelox
0.03265	0	xelox
0.08965	0	xelox
0.08965	0	xelox
0.08965	0	xelox
0.1345	0	xelox
0.1345	0	xelox
0.1875	0	xelox
0.1875	0	xelox
0.1875	0	xelox
0.2365	0	xelox
0.2365	0	xelox
0.2735	0	xelox
0.2735	0	xelox
0.3225	0	xelox
0.3225	0	xelox
0.3225	0	xelox
0.3715	0	xelox
0.3715	0	xelox
0.4125	0	xelox
0.4125	0	xelox
0.4125	0	xelox
0.4535	0	xelox
0.4535	0	xelox
0.49	0	xelox
0.539	0	xelox
0.592	0	xelox
0.6325	0	xelox
0.6695	0	xelox
0.7105	0	xelox
0.7105	0	xelox
0.7555	0	xelox
0.841	0	xelox
0.841	0	xelox
0.9025	0	xelox
0.9435	0	xelox
0.9435	0	xelox
1.002	0	xelox
1.12	0	xelox
1.235	0	xelox
1.295	0	xelox
1.425	0	xelox
1.635	0	xelox
1.78	0	xelox
1.905	0	xelox
2.205	0	xelox
2.33	0	xelox
3.06	0	xelox
3.145	0	xelox
3.215	0	xelox
3.28	0	xelox
3.355	0	xelox
3.425	0	xelox
3.565	0	xelox
3.625	0	xelox
3.685	0	xelox
3.745	0	xelox
3.815	0	xelox
3.875	0	xelox
3.935	0	xelox
4.245	0	xelox
4.565	0	xelox
4.625	0	xelox
4.695	0	xelox
4.755	0	xelox
4.815	0	xelox
4.885	0	xelox
4.945	0	xelox
5.255	0	xelox
5.545	0	xelox
5.595	0	xelox
5.635	0	xelox
5.685	0	xelox
5.725	0	xelox
5.775	0	xelox
5.815	0	xelox
5.865	0	xelox
5.905	0	xelox
5.955	0	xelox
6.005	0	xelox
6.015	0	xelox
6.03	0	xelox
6.03	0	xelox
6.045	0	xelox
6.045	0	xelox
6.055	0	xelox
6.065	0	xelox
6.075	0	xelox
6.085	0	xelox
6.085	0	xelox
6.095	0	xelox
6.105	0	xelox
6.115	0	xelox
6.125	0	xelox
6.125	0	xelox
6.135	0	xelox
6.145	0	xelox
6.155	0	xelox
6.165	0	xelox
6.165	0	xelox
6.175	0	xelox
6.185	0	xelox
6.195	0	xelox
6.205	0	xelox
6.205	0	xelox
6.215	0	xelox
6.225	0	xelox
6.235	0	xelox
6.245	0	xelox
6.245	0	xelox
6.255	0	xelox
6.265	0	xelox
6.275	0	xelox
6.285	0	xelox
6.295	0	xelox
6.295	0	xelox
6.305	0	xelox
6.315	0	xelox
6.325	0	xelox
6.335	0	xelox
6.335	0	xelox
6.345	0	xelox
6.355	0	xelox
6.365	0	xelox
6.375	0	xelox
6.375	0	xelox
6.385	0	xelox
6.395	0	xelox
6.405	0	xelox
6.415	0	xelox
6.415	0	xelox
6.425	0	xelox
6.435	0	xelox
6.445	0	xelox
6.455	0	xelox
6.455	0	xelox
6.465	0	xelox
6.475	0	xelox
6.485	0	xelox
6.495	0	xelox
6.505	0	xelox
6.505	0	xelox
6.505	0	xelox
6.505	0	xelox
6.505	0	xelox
6.515	0	xelox
6.515	0	xelox
6.515	0	xelox
6.515	0	xelox
6.515	0	xelox
6.515	0	xelox
6.525	0	xelox
6.525	0	xelox
6.525	0	xelox
6.525	0	xelox
6.525	0	xelox
6.525	0	xelox
6.535	0	xelox
6.535	0	xelox
6.535	0	xelox
6.535	0	xelox
6.535	0	xelox
6.535	0	xelox
6.555	0	xelox
6.555	0	xelox
6.555	0	xelox
6.555	0	xelox
6.555	0	xelox
6.555	0	xelox
6.555	0	xelox
6.555	0	xelox
6.555	0	xelox
6.555	0	xelox
6.555	0	xelox
6.555	0	xelox
6.555	0	xelox
6.555	0	xelox
6.555	0	xelox
6.555	0	xelox
6.555	0	xelox
6.575	0	xelox
6.575	0	xelox
6.575	0	xelox
6.575	0	xelox
6.575	0	xelox
6.575	0	xelox
6.585	0	xelox
6.585	0	xelox
6.585	0	xelox
6.585	0	xelox
6.585	0	xelox
6.585	0	xelox
6.595	0	xelox
6.595	0	xelox
6.595	0	xelox
6.595	0	xelox
6.595	0	xelox
6.605	0	xelox
6.605	0	xelox
6.605	0	xelox
6.605	0	xelox
6.605	0	xelox
6.605	0	xelox
6.615	0	xelox
6.615	0	xelox
6.615	0	xelox
6.615	0	xelox
6.615	0	xelox
6.615	0	xelox
6.625	0	xelox
6.625	0	xelox
6.625	0	xelox
6.625	0	xelox
6.625	0	xelox
6.625	0	xelox
6.635	0	xelox
6.635	0	xelox
6.635	0	xelox
6.635	0	xelox
6.635	0	xelox
6.635	0	xelox
6.645	0	xelox
6.645	0	xelox
6.645	0	xelox
6.645	0	xelox
6.645	0	xelox
6.655	0	xelox
6.655	0	xelox
6.655	0	xelox
6.655	0	xelox
6.655	0	xelox
6.655	0	xelox
6.665	0	xelox
6.665	0	xelox
6.665	0	xelox
6.665	0	xelox
6.665	0	xelox
6.665	0	xelox
6.675	0	xelox
6.675	0	xelox
6.675	0	xelox
6.675	0	xelox
6.675	0	xelox
6.675	0	xelox
6.685	0	xelox
6.685	0	xelox
6.685	0	xelox
6.685	0	xelox
6.685	0	xelox
6.685	0	xelox
6.695	0	xelox
6.695	0	xelox
6.695	0	xelox
6.695	0	xelox
6.695	0	xelox
6.705	0	xelox
6.705	0	xelox
6.705	0	xelox
6.705	0	xelox
6.705	0	xelox
6.705	0	xelox
6.715	0	xelox
6.715	0	xelox
6.715	0	xelox
6.715	0	xelox
6.715	0	xelox
6.715	0	xelox
6.725	0	xelox
6.725	0	xelox
6.725	0	xelox
6.725	0	xelox
6.725	0	xelox
6.725	0	xelox
6.735	0	xelox
6.735	0	xelox
6.735	0	xelox
6.735	0	xelox
6.735	0	xelox
6.735	0	xelox
6.745	0	xelox
6.745	0	xelox
6.745	0	xelox
6.745	0	xelox
6.745	0	xelox
6.755	0	xelox
6.755	0	xelox
6.755	0	xelox
6.755	0	xelox
6.755	0	xelox
6.755	0	xelox
6.765	0	xelox
6.765	0	xelox
6.765	0	xelox
6.765	0	xelox
6.765	0	xelox
6.765	0	xelox
6.775	0	xelox
6.775	0	xelox
6.775	0	xelox
6.775	0	xelox
6.775	0	xelox
6.775	0	xelox
6.785	0	xelox
6.785	0	xelox
6.785	0	xelox
6.785	0	xelox
6.785	0	xelox
6.795	0	xelox
6.795	0	xelox
6.795	0	xelox
6.795	0	xelox
6.795	0	xelox
6.795	0	xelox
6.805	0	xelox
6.805	0	xelox
6.805	0	xelox
6.805	0	xelox
6.805	0	xelox
6.805	0	xelox
6.815	0	xelox
6.815	0	xelox
6.815	0	xelox
6.815	0	xelox
6.815	0	xelox
6.815	0	xelox
6.825	0	xelox
6.825	0	xelox
6.825	0	xelox
6.825	0	xelox
6.825	0	xelox
6.825	0	xelox
6.84	0	xelox
6.84	0	xelox
6.84	0	xelox
6.84	0	xelox
6.84	0	xelox
6.84	0	xelox
6.84	0	xelox
6.84	0	xelox
6.84	0	xelox
6.84	0	xelox
6.84	0	xelox
6.855	0	xelox
6.855	0	xelox
6.855	0	xelox
6.855	0	xelox
6.855	0	xelox
6.855	0	xelox
6.865	0	xelox
6.865	0	xelox
6.865	0	xelox
6.865	0	xelox
6.865	0	xelox
6.865	0	xelox
6.875	0	xelox
6.875	0	xelox
6.875	0	xelox
6.875	0	xelox
6.875	0	xelox
6.875	0	xelox
6.885	0	xelox
6.885	0	xelox
6.885	0	xelox
6.885	0	xelox
6.885	0	xelox
6.895	0	xelox
6.895	0	xelox
6.895	0	xelox
6.895	0	xelox
6.895	0	xelox
6.895	0	xelox
6.905	0	xelox
6.905	0	xelox
6.905	0	xelox
6.905	0	xelox
6.905	0	xelox
6.905	0	xelox
6.92	0	xelox
6.92	0	xelox
6.92	0	xelox
6.92	0	xelox
6.92	0	xelox
6.92	0	xelox
6.92	0	xelox
6.92	0	xelox
6.92	0	xelox
6.92	0	xelox
6.92	0	xelox
6.92	0	xelox
6.935	0	xelox
6.935	0	xelox
6.935	0	xelox
6.935	0	xelox
6.935	0	xelox
6.945	0	xelox
6.945	0	xelox
6.945	0	xelox
6.945	0	xelox
6.945	0	xelox
6.945	0	xelox
6.955	0	xelox
6.955	0	xelox
6.955	0	xelox
6.955	0	xelox
6.955	0	xelox
6.955	0	xelox
6.965	0	xelox
6.965	0	xelox
6.965	0	xelox
6.965	0	xelox
6.965	0	xelox
6.965	0	xelox
6.98	0	xelox
6.98	0	xelox
6.98	0	xelox
6.98	0	xelox
6.98	0	xelox
6.98	0	xelox
6.98	0	xelox
6.98	0	xelox
6.98	0	xelox
6.98	0	xelox
6.98	0	xelox
6.98	0	xelox
6.98	0	xelox
6.98	0	xelox
6.98	0	xelox
6.98	0	xelox
6.98	0	xelox
6.98	0	xelox
6.98	0	xelox
6.98	0	xelox
6.98	0	xelox
6.98	0	xelox
6.98	0	xelox
6.98	0	xelox
6.98	0	xelox
6.98	0	xelox
6.98	0	xelox
6.98	0	xelox
6.98	0	xelox
6.98	0	xelox
6.98	0	xelox
6.98	0	xelox
6.98	0	xelox
6.98	0	xelox
6.98	0	xelox
6.98	0	xelox
6.98	0	xelox
6.98	0	xelox
6.98	0	xelox
6.98	0	xelox
6.98	0	xelox
6.98	0	xelox
6.98	0	xelox
6.98	0	xelox
6.98	0	xelox
6.98	0	xelox
6.98	0	xelox
6.98	0	xelox
6.98	0	xelox
6.98	0	xelox
6.98	0	xelox
6.98	0	xelox
6.98	0	xelox
6.98	0	xelox
6.98	0	xelox
6.98	0	xelox
6.98	0	xelox
6.98	0	xelox
6.98	0	xelox
6.98	0	xelox
6.98	0	xelox
6.98	0	xelox
6.98	0	xelox
6.98	0	xelox
6.98	0	xelox
6.98	0	xelox
6.98	0	xelox
6.98	0	xelox
6.98	0	xelox
6.98	0	xelox
6.98	0	xelox
6.98	0	xelox
6.98	0	xelox
6.98	0	xelox
6.98	0	xelox
6.98	0	xelox
6.98	0	xelox
6.98	0	xelox
6.98	0	xelox
6.98	0	xelox
6.98	0	xelox
6.98	0	xelox
6.98	0	xelox
6.98	0	xelox
6.98	0	xelox
6.98	0	xelox
6.98	0	xelox
6.98	0	xelox
6.98	0	xelox
6.98	0	xelox
6.98	0	xelox
6.98	0	xelox
6.98	0	xelox
6.98	0	xelox
6.98	0	xelox
6.98	0	xelox
6.98	0	xelox
6.98	0	xelox
6.98	0	xelox
6.98	0	xelox
6.98	0	xelox
6.98	0	xelox
6.98	0	xelox
6.98	0	xelox
6.98	0	xelox
6.98	0	xelox
6.98	0	xelox
6.98	0	xelox
6.98	0	xelox
6.98	0	xelox
6.98	0	xelox
6.98	0	xelox
6.98	0	xelox
6.98	0	xelox
6.98	0	xelox
6.98	0	xelox
6.98	0	xelox
6.98	0	xelox
6.98	0	xelox
6.98	0	xelox
6.98	0	xelox
6.98	0	xelox
6.98	0	xelox
6.98	0	xelox
6.98	0	xelox
6.98	0	xelox
6.98	0	xelox
6.98	0	xelox
6.98	0	xelox
6.98	0	xelox
6.98	0	xelox
6.98	0	xelox
6.98	0	xelox
6.98	0	xelox
6.98	0	xelox
6.98	0	xelox
6.98	0	xelox
6.98	0	xelox
6.98	0	xelox
6.98	0	xelox
6.98	0	xelox
6.98	0	xelox
6.98	0	xelox
6.98	0	xelox
6.98	0	xelox
6.98	0	xelox
6.98	0	xelox
6.98	0	xelox
6.98	0	xelox
6.98	0	xelox
6.98	0	xelox
6.98	0	xelox
6.98	0	xelox
6.98	0	xelox
6.98	0	xelox
6.98	0	xelox
6.98	0	xelox
6.98	0	xelox
6.98	0	xelox
6.98	0	xelox
6.98	0	xelox
6.98	0	xelox
6.98	0	xelox
6.98	0	xelox
6.98	0	xelox
6.98	0	xelox
6.98	0	xelox
6.98	0	xelox
6.98	0	xelox
6.98	0	xelox
6.98	0	xelox
6.98	0	xelox
6.98	0	xelox
6.98	0	xelox
6.98	0	xelox
6.98	0	xelox
6.98	0	xelox
6.98	0	xelox
6.98	0	xelox
6.98	0	xelox
6.98	0	xelox
6.98	0	xelox
6.98	0	xelox
6.98	0	xelox
6.98	0	xelox
6.98	0	xelox
6.98	0	xelox
6.98	0	xelox
6.98	0	xelox
6.98	0	xelox
6.98	0	xelox
6.98	0	xelox
6.98	0	xelox
6.98	0	xelox
6.98	0	xelox
6.98	0	xelox
6.98	0	xelox
6.98	0	xelox
6.98	0	xelox
6.98	0	xelox
6.98	0	xelox
6.98	0	xelox
6.98	0	xelox
6.98	0	xelox
6.98	0	xelox
6.98	0	xelox
6.98	0	xelox
6.98	0	xelox
6.98	0	xelox
6.98	0	xelox
6.98	0	xelox
6.98	0	xelox
6.98	0	xelox
6.98	0	xelox
6.98	0	xelox
6.98	0	xelox
6.98	0	xelox
6.98	0	xelox
6.98	0	xelox
6.98	0	xelox
6.98	0	xelox
6.98	0	xelox
6.98	0	xelox
6.98	0	xelox
6.98	0	xelox
6.98	0	xelox
6.98	0	xelox
6.98	0	xelox
6.98	0	xelox
6.98	0	xelox
6.98	0	xelox
6.98	0	xelox
6.98	0	xelox
6.98	0	xelox
6.98	0	xelox
6.98	0	xelox
6.98	0	xelox
6.98	0	xelox
6.98	0	xelox
6.98	0	xelox
6.98	0	xelox
6.98	0	xelox
6.98	0	xelox
6.98	0	xelox
6.98	0	xelox
6.98	0	xelox
6.98	0	xelox
6.98	0	xelox
6.98	0	xelox
6.98	0	xelox
6.98	0	xelox
6.98	0	xelox
6.98	0	xelox
6.98	0	xelox
6.98	0	xelox
6.98	0	xelox
6.98	0	xelox
6.98	0	xelox
6.98	0	xelox
6.98	0	xelox
6.98	0	xelox
6.98	0	xelox
6.98	0	xelox
6.98	0	xelox
6.98	0	xelox
6.98	0	xelox
6.98	0	xelox
6.98	0	xelox
6.98	0	xelox
6.98	0	xelox
6.98	0	xelox
6.98	0	xelox
6.98	0	xelox
6.98	0	xelox
6.98	0	xelox
6.98	0	xelox
6.98	0	xelox
6.98	0	xelox
6.98	0	xelox
6.98	0	xelox
6.98	0	xelox
6.98	0	xelox
6.98	0	xelox
6.98	0	xelox
6.98	0	xelox
6.98	0	xelox
