## Supplementary data files for "Cancer patient survival can be accurately parameterized, revealing time-dependent therapeutic effects and doubling the precision of small trials": NOAH_2A.csv

Time	Event	Arm
4.97	1	chemotherapy_trastuzumab
8.96	1	chemotherapy_trastuzumab
8.96	1	chemotherapy_trastuzumab
8.99	1	chemotherapy_trastuzumab
13.9	1	chemotherapy_trastuzumab
14	1	chemotherapy_trastuzumab
15.9	1	chemotherapy_trastuzumab
15.9	1	chemotherapy_trastuzumab
16	1	chemotherapy_trastuzumab
16	1	chemotherapy_trastuzumab
18.9	1	chemotherapy_trastuzumab
18.9	1	chemotherapy_trastuzumab
19	1	chemotherapy_trastuzumab
19	1	chemotherapy_trastuzumab
19	1	chemotherapy_trastuzumab
19.9	1	chemotherapy_trastuzumab
20	1	chemotherapy_trastuzumab
20.9	1	chemotherapy_trastuzumab
20.9	1	chemotherapy_trastuzumab
21	1	chemotherapy_trastuzumab
21	1	chemotherapy_trastuzumab
22.1	1	chemotherapy_trastuzumab
23.9	1	chemotherapy_trastuzumab
24	1	chemotherapy_trastuzumab
25	1	chemotherapy_trastuzumab
25.1	1	chemotherapy_trastuzumab
25.1	1	chemotherapy_trastuzumab
26	1	chemotherapy_trastuzumab
28	1	chemotherapy_trastuzumab
30.1	1	chemotherapy_trastuzumab
31	1	chemotherapy_trastuzumab
32	1	chemotherapy_trastuzumab
35.9	1	chemotherapy_trastuzumab
36	1	chemotherapy_trastuzumab
37	1	chemotherapy_trastuzumab
38.1	1	chemotherapy_trastuzumab
42	1	chemotherapy_trastuzumab
46.9	1	chemotherapy_trastuzumab
47	1	chemotherapy_trastuzumab
47	1	chemotherapy_trastuzumab
48	1	chemotherapy_trastuzumab
52	1	chemotherapy_trastuzumab
54.9	1	chemotherapy_trastuzumab
55	1	chemotherapy_trastuzumab
55	1	chemotherapy_trastuzumab
57.2	1	chemotherapy_trastuzumab
59.1	1	chemotherapy_trastuzumab
79.9	1	chemotherapy_trastuzumab
2.99	0	chemotherapy_trastuzumab
6.005	0	chemotherapy_trastuzumab
9.05	0	chemotherapy_trastuzumab
14.95	0	chemotherapy_trastuzumab
17.95	0	chemotherapy_trastuzumab
20.95	0	chemotherapy_trastuzumab
29.95	0	chemotherapy_trastuzumab
38.35	0	chemotherapy_trastuzumab
40.75	0	chemotherapy_trastuzumab
43.15	0	chemotherapy_trastuzumab
45.55	0	chemotherapy_trastuzumab
50.95	0	chemotherapy_trastuzumab
53.95	0	chemotherapy_trastuzumab
56.95	0	chemotherapy_trastuzumab
60.85	0	chemotherapy_trastuzumab
61.75	0	chemotherapy_trastuzumab
62.55	0	chemotherapy_trastuzumab
63.45	0	chemotherapy_trastuzumab
64.25	0	chemotherapy_trastuzumab
65.15	0	chemotherapy_trastuzumab
65.95	0	chemotherapy_trastuzumab
66.85	0	chemotherapy_trastuzumab
67.75	0	chemotherapy_trastuzumab
68.55	0	chemotherapy_trastuzumab
69.45	0	chemotherapy_trastuzumab
70.25	0	chemotherapy_trastuzumab
71.15	0	chemotherapy_trastuzumab
72.65	0	chemotherapy_trastuzumab
73.25	0	chemotherapy_trastuzumab
73.85	0	chemotherapy_trastuzumab
74.45	0	chemotherapy_trastuzumab
75.15	0	chemotherapy_trastuzumab
75.75	0	chemotherapy_trastuzumab
76.35	0	chemotherapy_trastuzumab
76.95	0	chemotherapy_trastuzumab
77.55	0	chemotherapy_trastuzumab
78.25	0	chemotherapy_trastuzumab
78.85	0	chemotherapy_trastuzumab
79.45	0	chemotherapy_trastuzumab
80.05	0	chemotherapy_trastuzumab
80.65	0	chemotherapy_trastuzumab
81.35	0	chemotherapy_trastuzumab
81.95	0	chemotherapy_trastuzumab
82.55	0	chemotherapy_trastuzumab
83.15	0	chemotherapy_trastuzumab
83.8	0	chemotherapy_trastuzumab
83.8	0	chemotherapy_trastuzumab
83.8	0	chemotherapy_trastuzumab
83.8	0	chemotherapy_trastuzumab
83.8	0	chemotherapy_trastuzumab
83.8	0	chemotherapy_trastuzumab
83.8	0	chemotherapy_trastuzumab
83.8	0	chemotherapy_trastuzumab
83.8	0	chemotherapy_trastuzumab
83.8	0	chemotherapy_trastuzumab
83.8	0	chemotherapy_trastuzumab
83.8	0	chemotherapy_trastuzumab
83.8	0	chemotherapy_trastuzumab
83.8	0	chemotherapy_trastuzumab
83.8	0	chemotherapy_trastuzumab
83.8	0	chemotherapy_trastuzumab
83.8	0	chemotherapy_trastuzumab
83.8	0	chemotherapy_trastuzumab
83.8	0	chemotherapy_trastuzumab
83.8	0	chemotherapy_trastuzumab
83.8	0	chemotherapy_trastuzumab
83.8	0	chemotherapy_trastuzumab
83.8	0	chemotherapy_trastuzumab
83.8	0	chemotherapy_trastuzumab
2.93	1	chemotherapy
4.96	1	chemotherapy
4.96	1	chemotherapy
5	1	chemotherapy
5.96	1	chemotherapy
8.96	1	chemotherapy
8.96	1	chemotherapy
8.98	1	chemotherapy
10.9	1	chemotherapy
11	1	chemotherapy
11.9	1	chemotherapy
12	1	chemotherapy
12	1	chemotherapy
12.9	1	chemotherapy
13	1	chemotherapy
13	1	chemotherapy
14	1	chemotherapy
14.1	1	chemotherapy
14.1	1	chemotherapy
14.9	1	chemotherapy
14.9	1	chemotherapy
14.9	1	chemotherapy
15	1	chemotherapy
15	1	chemotherapy
15	1	chemotherapy
17	1	chemotherapy
17.1	1	chemotherapy
18	1	chemotherapy
18	1	chemotherapy
18.1	1	chemotherapy
19	1	chemotherapy
19	1	chemotherapy
19.1	1	chemotherapy
20	1	chemotherapy
21	1	chemotherapy
23.9	1	chemotherapy
23.9	1	chemotherapy
24	1	chemotherapy
24	1	chemotherapy
24	1	chemotherapy
25	1	chemotherapy
25.1	1	chemotherapy
25.1	1	chemotherapy
27	1	chemotherapy
27.3	1	chemotherapy
28	1	chemotherapy
30	1	chemotherapy
30	1	chemotherapy
30.1	1	chemotherapy
33	1	chemotherapy
39.9	1	chemotherapy
46	1	chemotherapy
46	1	chemotherapy
46.1	1	chemotherapy
47.9	1	chemotherapy
48.9	1	chemotherapy
49.9	1	chemotherapy
51.9	1	chemotherapy
52.9	1	chemotherapy
57.9	1	chemotherapy
1.19	0	chemotherapy
2.41	0	chemotherapy
3.57	0	chemotherapy
4.755	0	chemotherapy
6.04	0	chemotherapy
7.17	0	chemotherapy
8.38	0	chemotherapy
9.6	0	chemotherapy
10.75	0	chemotherapy
14.95	0	chemotherapy
17.95	0	chemotherapy
20.95	0	chemotherapy
29.95	0	chemotherapy
41.95	0	chemotherapy
49.95	0	chemotherapy
51.95	0	chemotherapy
53.95	0	chemotherapy
55.95	0	chemotherapy
57.95	0	chemotherapy
60.95	0	chemotherapy
61.95	0	chemotherapy
62.95	0	chemotherapy
63.95	0	chemotherapy
64.95	0	chemotherapy
65.95	0	chemotherapy
66.95	0	chemotherapy
67.95	0	chemotherapy
68.95	0	chemotherapy
69.95	0	chemotherapy
70.95	0	chemotherapy
72.75	0	chemotherapy
73.55	0	chemotherapy
74.35	0	chemotherapy
75.15	0	chemotherapy
75.95	0	chemotherapy
76.75	0	chemotherapy
77.55	0	chemotherapy
78.25	0	chemotherapy
79.05	0	chemotherapy
79.85	0	chemotherapy
80.65	0	chemotherapy
81.45	0	chemotherapy
82.25	0	chemotherapy
83.05	0	chemotherapy
83.8	0	chemotherapy
83.8	0	chemotherapy
83.8	0	chemotherapy
83.8	0	chemotherapy
83.8	0	chemotherapy
83.8	0	chemotherapy
83.8	0	chemotherapy
83.8	0	chemotherapy
83.8	0	chemotherapy
83.8	0	chemotherapy
83.8	0	chemotherapy
83.8	0	chemotherapy
83.8	0	chemotherapy
83.8	0	chemotherapy
