## Supplementary data files for "Cancer patient survival can be accurately parameterized, revealing time-dependent therapeutic effects and doubling the precision of small trials": NOAH_2B.csv

Time	Event	Arm
18	1	chemotherapy_trastuzumab
20.1	1	chemotherapy_trastuzumab
21.2	1	chemotherapy_trastuzumab
23	1	chemotherapy_trastuzumab
24.1	1	chemotherapy_trastuzumab
25.1	1	chemotherapy_trastuzumab
26	1	chemotherapy_trastuzumab
29	1	chemotherapy_trastuzumab
29.1	1	chemotherapy_trastuzumab
30	1	chemotherapy_trastuzumab
30.1	1	chemotherapy_trastuzumab
31.1	1	chemotherapy_trastuzumab
32.1	1	chemotherapy_trastuzumab
33.1	1	chemotherapy_trastuzumab
34.1	1	chemotherapy_trastuzumab
37.1	1	chemotherapy_trastuzumab
39	1	chemotherapy_trastuzumab
39	1	chemotherapy_trastuzumab
39.1	1	chemotherapy_trastuzumab
39.1	1	chemotherapy_trastuzumab
42.1	1	chemotherapy_trastuzumab
44.2	1	chemotherapy_trastuzumab
45.1	1	chemotherapy_trastuzumab
50	1	chemotherapy_trastuzumab
55.1	1	chemotherapy_trastuzumab
60	1	chemotherapy_trastuzumab
60.1	1	chemotherapy_trastuzumab
60.1	1	chemotherapy_trastuzumab
64.2	1	chemotherapy_trastuzumab
66.1	1	chemotherapy_trastuzumab
75.1	1	chemotherapy_trastuzumab
80.1	1	chemotherapy_trastuzumab
82.1	1	chemotherapy_trastuzumab
83.1	1	chemotherapy_trastuzumab
2.415	0	chemotherapy_trastuzumab
4.8	0	chemotherapy_trastuzumab
7.18	0	chemotherapy_trastuzumab
9.62	0	chemotherapy_trastuzumab
15.95	0	chemotherapy_trastuzumab
19.95	0	chemotherapy_trastuzumab
26.35	0	chemotherapy_trastuzumab
28.75	0	chemotherapy_trastuzumab
31.15	0	chemotherapy_trastuzumab
33.55	0	chemotherapy_trastuzumab
37.75	0	chemotherapy_trastuzumab
39.45	0	chemotherapy_trastuzumab
41.15	0	chemotherapy_trastuzumab
42.85	0	chemotherapy_trastuzumab
44.55	0	chemotherapy_trastuzumab
46.25	0	chemotherapy_trastuzumab
49.75	0	chemotherapy_trastuzumab
51.45	0	chemotherapy_trastuzumab
53.15	0	chemotherapy_trastuzumab
54.85	0	chemotherapy_trastuzumab
56.55	0	chemotherapy_trastuzumab
58.25	0	chemotherapy_trastuzumab
60.95	0	chemotherapy_trastuzumab
61.85	0	chemotherapy_trastuzumab
62.75	0	chemotherapy_trastuzumab
63.65	0	chemotherapy_trastuzumab
64.65	0	chemotherapy_trastuzumab
65.55	0	chemotherapy_trastuzumab
66.45	0	chemotherapy_trastuzumab
67.35	0	chemotherapy_trastuzumab
68.35	0	chemotherapy_trastuzumab
69.25	0	chemotherapy_trastuzumab
70.15	0	chemotherapy_trastuzumab
71.05	0	chemotherapy_trastuzumab
72.55	0	chemotherapy_trastuzumab
73.05	0	chemotherapy_trastuzumab
73.65	0	chemotherapy_trastuzumab
74.15	0	chemotherapy_trastuzumab
74.75	0	chemotherapy_trastuzumab
75.25	0	chemotherapy_trastuzumab
75.75	0	chemotherapy_trastuzumab
76.35	0	chemotherapy_trastuzumab
76.85	0	chemotherapy_trastuzumab
77.45	0	chemotherapy_trastuzumab
77.95	0	chemotherapy_trastuzumab
78.45	0	chemotherapy_trastuzumab
79.05	0	chemotherapy_trastuzumab
79.55	0	chemotherapy_trastuzumab
80.15	0	chemotherapy_trastuzumab
80.65	0	chemotherapy_trastuzumab
81.15	0	chemotherapy_trastuzumab
81.75	0	chemotherapy_trastuzumab
82.25	0	chemotherapy_trastuzumab
82.85	0	chemotherapy_trastuzumab
83.35	0	chemotherapy_trastuzumab
83.9	0	chemotherapy_trastuzumab
83.9	0	chemotherapy_trastuzumab
83.9	0	chemotherapy_trastuzumab
83.9	0	chemotherapy_trastuzumab
83.9	0	chemotherapy_trastuzumab
83.9	0	chemotherapy_trastuzumab
83.9	0	chemotherapy_trastuzumab
83.9	0	chemotherapy_trastuzumab
83.9	0	chemotherapy_trastuzumab
83.9	0	chemotherapy_trastuzumab
83.9	0	chemotherapy_trastuzumab
83.9	0	chemotherapy_trastuzumab
83.9	0	chemotherapy_trastuzumab
83.9	0	chemotherapy_trastuzumab
83.9	0	chemotherapy_trastuzumab
83.9	0	chemotherapy_trastuzumab
83.9	0	chemotherapy_trastuzumab
83.9	0	chemotherapy_trastuzumab
83.9	0	chemotherapy_trastuzumab
83.9	0	chemotherapy_trastuzumab
83.9	0	chemotherapy_trastuzumab
83.9	0	chemotherapy_trastuzumab
83.9	0	chemotherapy_trastuzumab
83.9	0	chemotherapy_trastuzumab
83.9	0	chemotherapy_trastuzumab
83.9	0	chemotherapy_trastuzumab
83.9	0	chemotherapy_trastuzumab
83.9	0	chemotherapy_trastuzumab
7.99	1	chemotherapy
13.1	1	chemotherapy
15	1	chemotherapy
15.1	1	chemotherapy
17.1	1	chemotherapy
17.1	1	chemotherapy
17.2	1	chemotherapy
20.1	1	chemotherapy
22.1	1	chemotherapy
22.1	1	chemotherapy
22.2	1	chemotherapy
22.2	1	chemotherapy
23.1	1	chemotherapy
24.1	1	chemotherapy
26	1	chemotherapy
26.1	1	chemotherapy
26.1	1	chemotherapy
27.1	1	chemotherapy
28.1	1	chemotherapy
32.1	1	chemotherapy
33.1	1	chemotherapy
35	1	chemotherapy
35	1	chemotherapy
35.1	1	chemotherapy
35.1	1	chemotherapy
37.1	1	chemotherapy
40.1	1	chemotherapy
42.1	1	chemotherapy
46	1	chemotherapy
46	1	chemotherapy
46.1	1	chemotherapy
46.1	1	chemotherapy
46.1	1	chemotherapy
49.1	1	chemotherapy
50.1	1	chemotherapy
52.1	1	chemotherapy
53.1	1	chemotherapy
55.1	1	chemotherapy
58.1	1	chemotherapy
63.1	1	chemotherapy
64.1	1	chemotherapy
66.1	1	chemotherapy
67.2	1	chemotherapy
69.1	1	chemotherapy
80.1	1	chemotherapy
2.01	0	chemotherapy
3.985	0	chemotherapy
6.02	0	chemotherapy
7.995	0	chemotherapy
9.97	0	chemotherapy
13.95	0	chemotherapy
15.95	0	chemotherapy
17.95	0	chemotherapy
19.95	0	chemotherapy
21.95	0	chemotherapy
27.95	0	chemotherapy
31.9	0	chemotherapy
38.35	0	chemotherapy
40.75	0	chemotherapy
43.15	0	chemotherapy
45.55	0	chemotherapy
49.45	0	chemotherapy
50.95	0	chemotherapy
52.45	0	chemotherapy
53.95	0	chemotherapy
55.45	0	chemotherapy
56.95	0	chemotherapy
58.45	0	chemotherapy
60.75	0	chemotherapy
61.55	0	chemotherapy
62.35	0	chemotherapy
63.15	0	chemotherapy
63.9	0	chemotherapy
64.75	0	chemotherapy
65.55	0	chemotherapy
66.35	0	chemotherapy
67.15	0	chemotherapy
67.95	0	chemotherapy
68.75	0	chemotherapy
69.55	0	chemotherapy
70.35	0	chemotherapy
71.15	0	chemotherapy
72.75	0	chemotherapy
73.45	0	chemotherapy
74.25	0	chemotherapy
74.95	0	chemotherapy
75.75	0	chemotherapy
76.45	0	chemotherapy
77.25	0	chemotherapy
77.95	0	chemotherapy
78.65	0	chemotherapy
79.45	0	chemotherapy
80.15	0	chemotherapy
80.95	0	chemotherapy
81.65	0	chemotherapy
82.45	0	chemotherapy
83.15	0	chemotherapy
83.9	0	chemotherapy
83.9	0	chemotherapy
83.9	0	chemotherapy
83.9	0	chemotherapy
83.9	0	chemotherapy
83.9	0	chemotherapy
83.9	0	chemotherapy
83.9	0	chemotherapy
83.9	0	chemotherapy
83.9	0	chemotherapy
83.9	0	chemotherapy
83.9	0	chemotherapy
83.9	0	chemotherapy
83.9	0	chemotherapy
83.9	0	chemotherapy
83.9	0	chemotherapy
83.9	0	chemotherapy
83.9	0	chemotherapy
83.9	0	chemotherapy
83.9	0	chemotherapy
83.9	0	chemotherapy
