## Supplementary data files for "Cancer patient survival can be accurately parameterized, revealing time-dependent therapeutic effects and doubling the precision of small trials": NSABPB40_3A.csv

Time	Event	Arm
0.0647	1	no_bev
0.0647	1	no_bev
0.223	1	no_bev
0.225	1	no_bev
0.483	1	no_bev
0.483	1	no_bev
0.483	1	no_bev
0.534	1	no_bev
0.623	1	no_bev
0.623	1	no_bev
0.66	1	no_bev
0.66	1	no_bev
0.704	1	no_bev
0.704	1	no_bev
0.779	1	no_bev
0.827	1	no_bev
0.827	1	no_bev
0.827	1	no_bev
0.827	1	no_bev
0.827	1	no_bev
0.851	1	no_bev
0.895	1	no_bev
0.895	1	no_bev
0.895	1	no_bev
0.895	1	no_bev
0.96	1	no_bev
0.96	1	no_bev
0.983	1	no_bev
0.987	1	no_bev
0.987	1	no_bev
1.02	1	no_bev
1.03	1	no_bev
1.04	1	no_bev
1.04	1	no_bev
1.07	1	no_bev
1.08	1	no_bev
1.08	1	no_bev
1.1	1	no_bev
1.11	1	no_bev
1.17	1	no_bev
1.17	1	no_bev
1.22	1	no_bev
1.22	1	no_bev
1.25	1	no_bev
1.27	1	no_bev
1.28	1	no_bev
1.32	1	no_bev
1.34	1	no_bev
1.34	1	no_bev
1.35	1	no_bev
1.36	1	no_bev
1.39	1	no_bev
1.39	1	no_bev
1.5	1	no_bev
1.51	1	no_bev
1.51	1	no_bev
1.54	1	no_bev
1.54	1	no_bev
1.56	1	no_bev
1.57	1	no_bev
1.57	1	no_bev
1.57	1	no_bev
1.58	1	no_bev
1.59	1	no_bev
1.6	1	no_bev
1.63	1	no_bev
1.64	1	no_bev
1.64	1	no_bev
1.64	1	no_bev
1.68	1	no_bev
1.69	1	no_bev
1.73	1	no_bev
1.74	1	no_bev
1.75	1	no_bev
1.75	1	no_bev
1.76	1	no_bev
1.77	1	no_bev
1.77	1	no_bev
1.8	1	no_bev
1.8	1	no_bev
1.81	1	no_bev
1.85	1	no_bev
1.86	1	no_bev
1.86	1	no_bev
1.87	1	no_bev
1.87	1	no_bev
1.91	1	no_bev
1.92	1	no_bev
1.94	1	no_bev
1.95	1	no_bev
1.98	1	no_bev
1.98	1	no_bev
2.06	1	no_bev
2.1	1	no_bev
2.1	1	no_bev
2.11	1	no_bev
2.11	1	no_bev
2.15	1	no_bev
2.15	1	no_bev
2.21	1	no_bev
2.24	1	no_bev
2.25	1	no_bev
2.26	1	no_bev
2.4	1	no_bev
2.41	1	no_bev
2.42	1	no_bev
2.43	1	no_bev
2.45	1	no_bev
2.48	1	no_bev
2.48	1	no_bev
2.51	1	no_bev
2.52	1	no_bev
2.56	1	no_bev
2.57	1	no_bev
2.57	1	no_bev
2.58	1	no_bev
2.61	1	no_bev
2.65	1	no_bev
2.65	1	no_bev
2.7	1	no_bev
2.72	1	no_bev
2.77	1	no_bev
2.78	1	no_bev
2.78	1	no_bev
2.83	1	no_bev
2.84	1	no_bev
2.85	1	no_bev
2.93	1	no_bev
2.94	1	no_bev
3.09	1	no_bev
3.13	1	no_bev
3.14	1	no_bev
3.21	1	no_bev
3.22	1	no_bev
3.25	1	no_bev
3.34	1	no_bev
3.35	1	no_bev
3.44	1	no_bev
3.45	1	no_bev
3.46	1	no_bev
3.5	1	no_bev
3.52	1	no_bev
3.6	1	no_bev
3.61	1	no_bev
3.74	1	no_bev
3.91	1	no_bev
3.91	1	no_bev
3.92	1	no_bev
4.02	1	no_bev
4.04	1	no_bev
4.15	1	no_bev
4.16	1	no_bev
4.41	1	no_bev
4.5	1	no_bev
4.72	1	no_bev
4.93	1	no_bev
0.519	0	no_bev
1.085	0	no_bev
1.165	0	no_bev
1.235	0	no_bev
1.315	0	no_bev
1.395	0	no_bev
1.465	0	no_bev
1.545	0	no_bev
1.615	0	no_bev
1.695	0	no_bev
1.775	0	no_bev
1.845	0	no_bev
1.925	0	no_bev
2.065	0	no_bev
2.125	0	no_bev
2.185	0	no_bev
2.245	0	no_bev
2.315	0	no_bev
2.375	0	no_bev
2.435	0	no_bev
2.495	0	no_bev
2.565	0	no_bev
2.625	0	no_bev
2.685	0	no_bev
2.745	0	no_bev
2.815	0	no_bev
2.875	0	no_bev
2.935	0	no_bev
3.005	0	no_bev
3.015	0	no_bev
3.025	0	no_bev
3.035	0	no_bev
3.045	0	no_bev
3.055	0	no_bev
3.055	0	no_bev
3.065	0	no_bev
3.075	0	no_bev
3.085	0	no_bev
3.095	0	no_bev
3.105	0	no_bev
3.115	0	no_bev
3.115	0	no_bev
3.125	0	no_bev
3.135	0	no_bev
3.145	0	no_bev
3.155	0	no_bev
3.165	0	no_bev
3.165	0	no_bev
3.175	0	no_bev
3.185	0	no_bev
3.195	0	no_bev
3.205	0	no_bev
3.215	0	no_bev
3.225	0	no_bev
3.225	0	no_bev
3.235	0	no_bev
3.245	0	no_bev
3.255	0	no_bev
3.265	0	no_bev
3.275	0	no_bev
3.275	0	no_bev
3.285	0	no_bev
3.295	0	no_bev
3.305	0	no_bev
3.315	0	no_bev
3.325	0	no_bev
3.335	0	no_bev
3.335	0	no_bev
3.345	0	no_bev
3.355	0	no_bev
3.365	0	no_bev
3.375	0	no_bev
3.385	0	no_bev
3.385	0	no_bev
3.395	0	no_bev
3.405	0	no_bev
3.415	0	no_bev
3.43	0	no_bev
3.43	0	no_bev
3.445	0	no_bev
3.445	0	no_bev
3.455	0	no_bev
3.465	0	no_bev
3.475	0	no_bev
3.485	0	no_bev
3.495	0	no_bev
3.495	0	no_bev
3.51	0	no_bev
3.51	0	no_bev
3.525	0	no_bev
3.535	0	no_bev
3.545	0	no_bev
3.555	0	no_bev
3.555	0	no_bev
3.565	0	no_bev
3.575	0	no_bev
3.585	0	no_bev
3.595	0	no_bev
3.605	0	no_bev
3.615	0	no_bev
3.615	0	no_bev
3.625	0	no_bev
3.635	0	no_bev
3.645	0	no_bev
3.655	0	no_bev
3.665	0	no_bev
3.665	0	no_bev
3.675	0	no_bev
3.685	0	no_bev
3.695	0	no_bev
3.705	0	no_bev
3.715	0	no_bev
3.725	0	no_bev
3.725	0	no_bev
3.735	0	no_bev
3.745	0	no_bev
3.755	0	no_bev
3.765	0	no_bev
3.775	0	no_bev
3.775	0	no_bev
3.785	0	no_bev
3.795	0	no_bev
3.805	0	no_bev
3.815	0	no_bev
3.825	0	no_bev
3.835	0	no_bev
3.835	0	no_bev
3.845	0	no_bev
3.855	0	no_bev
3.865	0	no_bev
3.875	0	no_bev
3.885	0	no_bev
3.885	0	no_bev
3.895	0	no_bev
3.905	0	no_bev
3.915	0	no_bev
3.925	0	no_bev
3.935	0	no_bev
3.945	0	no_bev
3.945	0	no_bev
3.955	0	no_bev
3.965	0	no_bev
3.975	0	no_bev
3.985	0	no_bev
3.995	0	no_bev
4.005	0	no_bev
4.015	0	no_bev
4.015	0	no_bev
4.025	0	no_bev
4.035	0	no_bev
4.035	0	no_bev
4.045	0	no_bev
4.045	0	no_bev
4.055	0	no_bev
4.065	0	no_bev
4.065	0	no_bev
4.075	0	no_bev
4.075	0	no_bev
4.085	0	no_bev
4.095	0	no_bev
4.095	0	no_bev
4.105	0	no_bev
4.105	0	no_bev
4.115	0	no_bev
4.125	0	no_bev
4.125	0	no_bev
4.135	0	no_bev
4.145	0	no_bev
4.145	0	no_bev
4.155	0	no_bev
4.155	0	no_bev
4.165	0	no_bev
4.175	0	no_bev
4.175	0	no_bev
4.185	0	no_bev
4.185	0	no_bev
4.195	0	no_bev
4.205	0	no_bev
4.205	0	no_bev
4.215	0	no_bev
4.215	0	no_bev
4.225	0	no_bev
4.235	0	no_bev
4.235	0	no_bev
4.245	0	no_bev
4.245	0	no_bev
4.255	0	no_bev
4.265	0	no_bev
4.265	0	no_bev
4.275	0	no_bev
4.285	0	no_bev
4.285	0	no_bev
4.295	0	no_bev
4.295	0	no_bev
4.305	0	no_bev
4.315	0	no_bev
4.315	0	no_bev
4.325	0	no_bev
4.325	0	no_bev
4.335	0	no_bev
4.345	0	no_bev
4.345	0	no_bev
4.355	0	no_bev
4.355	0	no_bev
4.365	0	no_bev
4.375	0	no_bev
4.375	0	no_bev
4.385	0	no_bev
4.395	0	no_bev
4.395	0	no_bev
4.405	0	no_bev
4.405	0	no_bev
4.415	0	no_bev
4.425	0	no_bev
4.425	0	no_bev
4.435	0	no_bev
4.435	0	no_bev
4.445	0	no_bev
4.455	0	no_bev
4.455	0	no_bev
4.465	0	no_bev
4.465	0	no_bev
4.475	0	no_bev
4.485	0	no_bev
4.485	0	no_bev
4.495	0	no_bev
4.495	0	no_bev
4.505	0	no_bev
4.515	0	no_bev
4.515	0	no_bev
4.525	0	no_bev
4.535	0	no_bev
4.535	0	no_bev
4.545	0	no_bev
4.545	0	no_bev
4.555	0	no_bev
4.565	0	no_bev
4.565	0	no_bev
4.575	0	no_bev
4.575	0	no_bev
4.585	0	no_bev
4.595	0	no_bev
4.595	0	no_bev
4.605	0	no_bev
4.605	0	no_bev
4.615	0	no_bev
4.625	0	no_bev
4.625	0	no_bev
4.635	0	no_bev
4.645	0	no_bev
4.645	0	no_bev
4.655	0	no_bev
4.655	0	no_bev
4.665	0	no_bev
4.675	0	no_bev
4.675	0	no_bev
4.685	0	no_bev
4.685	0	no_bev
4.695	0	no_bev
4.705	0	no_bev
4.705	0	no_bev
4.715	0	no_bev
4.715	0	no_bev
4.725	0	no_bev
4.735	0	no_bev
4.735	0	no_bev
4.745	0	no_bev
4.745	0	no_bev
4.755	0	no_bev
4.765	0	no_bev
4.765	0	no_bev
4.775	0	no_bev
4.785	0	no_bev
4.785	0	no_bev
4.795	0	no_bev
4.795	0	no_bev
4.805	0	no_bev
4.815	0	no_bev
4.815	0	no_bev
4.825	0	no_bev
4.825	0	no_bev
4.835	0	no_bev
4.845	0	no_bev
4.845	0	no_bev
4.855	0	no_bev
4.855	0	no_bev
4.865	0	no_bev
4.875	0	no_bev
4.875	0	no_bev
4.885	0	no_bev
4.895	0	no_bev
4.895	0	no_bev
4.905	0	no_bev
4.905	0	no_bev
4.915	0	no_bev
4.925	0	no_bev
4.925	0	no_bev
4.935	0	no_bev
4.935	0	no_bev
4.945	0	no_bev
4.955	0	no_bev
4.955	0	no_bev
4.965	0	no_bev
4.965	0	no_bev
4.975	0	no_bev
4.985	0	no_bev
4.985	0	no_bev
5	0	no_bev
5	0	no_bev
5	0	no_bev
5	0	no_bev
5	0	no_bev
5	0	no_bev
5	0	no_bev
5	0	no_bev
5	0	no_bev
5	0	no_bev
5	0	no_bev
5	0	no_bev
5	0	no_bev
5	0	no_bev
5	0	no_bev
5	0	no_bev
5	0	no_bev
5	0	no_bev
5	0	no_bev
5	0	no_bev
5	0	no_bev
5	0	no_bev
5	0	no_bev
5	0	no_bev
5	0	no_bev
5	0	no_bev
5	0	no_bev
5	0	no_bev
5	0	no_bev
5	0	no_bev
5	0	no_bev
5	0	no_bev
5	0	no_bev
5	0	no_bev
5	0	no_bev
5	0	no_bev
5	0	no_bev
5	0	no_bev
5	0	no_bev
5	0	no_bev
5	0	no_bev
5	0	no_bev
5	0	no_bev
5	0	no_bev
5	0	no_bev
5	0	no_bev
5	0	no_bev
5	0	no_bev
5	0	no_bev
5	0	no_bev
5	0	no_bev
5	0	no_bev
5	0	no_bev
5	0	no_bev
5	0	no_bev
5	0	no_bev
5	0	no_bev
5	0	no_bev
5	0	no_bev
5	0	no_bev
5	0	no_bev
5	0	no_bev
5	0	no_bev
5	0	no_bev
5	0	no_bev
5	0	no_bev
5	0	no_bev
5	0	no_bev
5	0	no_bev
5	0	no_bev
5	0	no_bev
5	0	no_bev
5	0	no_bev
5	0	no_bev
5	0	no_bev
5	0	no_bev
5	0	no_bev
5	0	no_bev
5	0	no_bev
5	0	no_bev
5	0	no_bev
5	0	no_bev
5	0	no_bev
5	0	no_bev
5	0	no_bev
5	0	no_bev
5	0	no_bev
5	0	no_bev
5	0	no_bev
5	0	no_bev
5	0	no_bev
5	0	no_bev
5	0	no_bev
5	0	no_bev
5	0	no_bev
5	0	no_bev
5	0	no_bev
5	0	no_bev
5	0	no_bev
5	0	no_bev
5	0	no_bev
5	0	no_bev
5	0	no_bev
5	0	no_bev
5	0	no_bev
5	0	no_bev
5	0	no_bev
5	0	no_bev
5	0	no_bev
5	0	no_bev
5	0	no_bev
5	0	no_bev
5	0	no_bev
5	0	no_bev
5	0	no_bev
5	0	no_bev
5	0	no_bev
5	0	no_bev
5	0	no_bev
5	0	no_bev
5	0	no_bev
5	0	no_bev
5	0	no_bev
5	0	no_bev
5	0	no_bev
5	0	no_bev
5	0	no_bev
5	0	no_bev
5	0	no_bev
5	0	no_bev
0.426	1	bev
0.426	1	bev
0.426	1	bev
0.588	1	bev
0.588	1	bev
0.588	1	bev
0.597	1	bev
0.631	1	bev
0.631	1	bev
0.631	1	bev
0.631	1	bev
0.631	1	bev
0.713	1	bev
0.79	1	bev
0.79	1	bev
0.79	1	bev
0.837	1	bev
0.837	1	bev
0.837	1	bev
0.837	1	bev
0.837	1	bev
0.837	1	bev
0.94	1	bev
1	1	bev
1	1	bev
1	1	bev
1	1	bev
1.06	1	bev
1.06	1	bev
1.13	1	bev
1.13	1	bev
1.15	1	bev
1.2	1	bev
1.2	1	bev
1.2	1	bev
1.36	1	bev
1.36	1	bev
1.38	1	bev
1.38	1	bev
1.42	1	bev
1.42	1	bev
1.42	1	bev
1.42	1	bev
1.43	1	bev
1.43	1	bev
1.57	1	bev
1.58	1	bev
1.61	1	bev
1.61	1	bev
1.61	1	bev
1.61	1	bev
1.61	1	bev
1.61	1	bev
1.61	1	bev
1.61	1	bev
1.79	1	bev
1.85	1	bev
1.88	1	bev
1.88	1	bev
1.88	1	bev
1.88	1	bev
1.88	1	bev
1.89	1	bev
1.89	1	bev
1.89	1	bev
1.89	1	bev
1.89	1	bev
1.89	1	bev
1.95	1	bev
1.95	1	bev
1.99	1	bev
1.99	1	bev
1.99	1	bev
1.99	1	bev
1.99	1	bev
1.99	1	bev
1.99	1	bev
1.99	1	bev
2.18	1	bev
2.23	1	bev
2.23	1	bev
2.32	1	bev
2.33	1	bev
2.54	1	bev
2.54	1	bev
2.54	1	bev
2.54	1	bev
2.54	1	bev
2.55	1	bev
2.59	1	bev
2.59	1	bev
2.59	1	bev
2.59	1	bev
2.59	1	bev
2.6	1	bev
2.75	1	bev
2.75	1	bev
2.82	1	bev
2.82	1	bev
2.82	1	bev
2.99	1	bev
2.99	1	bev
3.15	1	bev
3.15	1	bev
3.2	1	bev
3.2	1	bev
3.2	1	bev
3.2	1	bev
3.28	1	bev
3.28	1	bev
3.44	1	bev
3.51	1	bev
3.51	1	bev
3.74	1	bev
3.74	1	bev
3.74	1	bev
3.74	1	bev
3.74	1	bev
3.91	1	bev
3.98	1	bev
4.15	1	bev
4.17	1	bev
4.31	1	bev
4.56	1	bev
4.63	1	bev
4.88	1	bev
4.95	1	bev
5	1	bev
5	1	bev
0.114	0	bev
0.2365	0	bev
0.323	0	bev
0.511	0	bev
0.511	0	bev
0.683	0	bev
0.7515	0	bev
0.895	0	bev
1.25	0	bev
1.495	0	bev
1.745	0	bev
2.045	0	bev
2.085	0	bev
2.13	0	bev
2.165	0	bev
2.205	0	bev
2.245	0	bev
2.29	0	bev
2.365	0	bev
2.365	0	bev
2.415	0	bev
2.455	0	bev
2.495	0	bev
2.545	0	bev
2.575	0	bev
2.64	0	bev
2.64	0	bev
2.725	0	bev
2.725	0	bev
2.8	0	bev
2.835	0	bev
2.875	0	bev
2.915	0	bev
2.96	0	bev
3.035	0	bev
3.035	0	bev
3.035	0	bev
3.035	0	bev
3.035	0	bev
3.035	0	bev
3.035	0	bev
3.035	0	bev
3.075	0	bev
3.075	0	bev
3.085	0	bev
3.12	0	bev
3.12	0	bev
3.12	0	bev
3.12	0	bev
3.12	0	bev
3.12	0	bev
3.12	0	bev
3.12	0	bev
3.175	0	bev
3.175	0	bev
3.175	0	bev
3.175	0	bev
3.175	0	bev
3.175	0	bev
3.205	0	bev
3.215	0	bev
3.215	0	bev
3.225	0	bev
3.255	0	bev
3.255	0	bev
3.255	0	bev
3.255	0	bev
3.255	0	bev
3.255	0	bev
3.285	0	bev
3.285	0	bev
3.295	0	bev
3.33	0	bev
3.33	0	bev
3.33	0	bev
3.33	0	bev
3.33	0	bev
3.33	0	bev
3.33	0	bev
3.33	0	bev
3.365	0	bev
3.375	0	bev
3.385	0	bev
3.415	0	bev
3.415	0	bev
3.415	0	bev
3.415	0	bev
3.415	0	bev
3.415	0	bev
3.415	0	bev
3.445	0	bev
3.455	0	bev
3.465	0	bev
3.465	0	bev
3.49	0	bev
3.49	0	bev
3.49	0	bev
3.49	0	bev
3.49	0	bev
3.515	0	bev
3.525	0	bev
3.535	0	bev
3.535	0	bev
3.57	0	bev
3.57	0	bev
3.57	0	bev
3.57	0	bev
3.57	0	bev
3.57	0	bev
3.57	0	bev
3.605	0	bev
3.605	0	bev
3.615	0	bev
3.625	0	bev
3.66	0	bev
3.66	0	bev
3.66	0	bev
3.66	0	bev
3.66	0	bev
3.66	0	bev
3.66	0	bev
3.66	0	bev
3.695	0	bev
3.705	0	bev
3.715	0	bev
3.715	0	bev
3.73	0	bev
3.73	0	bev
3.745	0	bev
3.745	0	bev
3.755	0	bev
3.765	0	bev
3.8	0	bev
3.8	0	bev
3.8	0	bev
3.8	0	bev
3.8	0	bev
3.8	0	bev
3.8	0	bev
3.8	0	bev
3.835	0	bev
3.845	0	bev
3.855	0	bev
3.855	0	bev
3.885	0	bev
3.885	0	bev
3.885	0	bev
3.885	0	bev
3.885	0	bev
3.885	0	bev
3.915	0	bev
3.925	0	bev
3.925	0	bev
3.955	0	bev
3.955	0	bev
3.955	0	bev
3.955	0	bev
3.955	0	bev
3.955	0	bev
3.985	0	bev
3.995	0	bev
4.005	0	bev
4.04	0	bev
4.04	0	bev
4.04	0	bev
4.04	0	bev
4.04	0	bev
4.04	0	bev
4.04	0	bev
4.04	0	bev
4.04	0	bev
4.04	0	bev
4.04	0	bev
4.075	0	bev
4.085	0	bev
4.085	0	bev
4.095	0	bev
4.095	0	bev
4.125	0	bev
4.125	0	bev
4.125	0	bev
4.125	0	bev
4.125	0	bev
4.125	0	bev
4.125	0	bev
4.125	0	bev
4.16	0	bev
4.16	0	bev
4.16	0	bev
4.16	0	bev
4.2	0	bev
4.2	0	bev
4.2	0	bev
4.2	0	bev
4.2	0	bev
4.2	0	bev
4.2	0	bev
4.2	0	bev
4.2	0	bev
4.2	0	bev
4.235	0	bev
4.235	0	bev
4.245	0	bev
4.245	0	bev
4.28	0	bev
4.28	0	bev
4.28	0	bev
4.28	0	bev
4.28	0	bev
4.28	0	bev
4.28	0	bev
4.28	0	bev
4.28	0	bev
4.28	0	bev
4.315	0	bev
4.315	0	bev
4.325	0	bev
4.325	0	bev
4.36	0	bev
4.36	0	bev
4.36	0	bev
4.36	0	bev
4.36	0	bev
4.36	0	bev
4.36	0	bev
4.36	0	bev
4.36	0	bev
4.36	0	bev
4.395	0	bev
4.395	0	bev
4.405	0	bev
4.415	0	bev
4.415	0	bev
4.45	0	bev
4.45	0	bev
4.45	0	bev
4.45	0	bev
4.45	0	bev
4.45	0	bev
4.45	0	bev
4.45	0	bev
4.45	0	bev
4.45	0	bev
4.45	0	bev
4.485	0	bev
4.495	0	bev
4.495	0	bev
4.505	0	bev
4.505	0	bev
4.535	0	bev
4.535	0	bev
4.535	0	bev
4.535	0	bev
4.535	0	bev
4.535	0	bev
4.535	0	bev
4.535	0	bev
4.565	0	bev
4.565	0	bev
4.575	0	bev
4.575	0	bev
4.605	0	bev
4.605	0	bev
4.605	0	bev
4.605	0	bev
4.605	0	bev
4.605	0	bev
4.605	0	bev
4.605	0	bev
4.635	0	bev
4.635	0	bev
4.645	0	bev
4.645	0	bev
4.68	0	bev
4.68	0	bev
4.68	0	bev
4.68	0	bev
4.68	0	bev
4.68	0	bev
4.68	0	bev
4.68	0	bev
4.68	0	bev
4.68	0	bev
4.715	0	bev
4.715	0	bev
4.725	0	bev
4.725	0	bev
4.735	0	bev
4.735	0	bev
4.77	0	bev
4.77	0	bev
4.77	0	bev
4.77	0	bev
4.77	0	bev
4.77	0	bev
4.77	0	bev
4.77	0	bev
4.77	0	bev
4.77	0	bev
4.805	0	bev
4.805	0	bev
4.815	0	bev
4.85	0	bev
4.85	0	bev
4.85	0	bev
4.85	0	bev
4.85	0	bev
4.85	0	bev
4.85	0	bev
4.85	0	bev
4.85	0	bev
4.85	0	bev
4.85	0	bev
4.885	0	bev
4.895	0	bev
4.895	0	bev
4.925	0	bev
4.925	0	bev
4.925	0	bev
4.925	0	bev
4.925	0	bev
4.925	0	bev
4.925	0	bev
4.925	0	bev
4.925	0	bev
5	0	bev
5	0	bev
5	0	bev
5	0	bev
5	0	bev
5	0	bev
5	0	bev
5	0	bev
5	0	bev
5	0	bev
5	0	bev
5	0	bev
5	0	bev
5	0	bev
5	0	bev
5	0	bev
5	0	bev
5	0	bev
5	0	bev
5	0	bev
5	0	bev
5	0	bev
5	0	bev
5	0	bev
5	0	bev
5	0	bev
5	0	bev
5	0	bev
5	0	bev
5	0	bev
5	0	bev
5	0	bev
5	0	bev
5	0	bev
5	0	bev
5	0	bev
5	0	bev
5	0	bev
5	0	bev
5	0	bev
5	0	bev
5	0	bev
5	0	bev
5	0	bev
5	0	bev
5	0	bev
5	0	bev
5	0	bev
5	0	bev
5	0	bev
5	0	bev
5	0	bev
5	0	bev
5	0	bev
5	0	bev
5	0	bev
5	0	bev
5	0	bev
5	0	bev
5	0	bev
5	0	bev
5	0	bev
5	0	bev
5	0	bev
5	0	bev
5	0	bev
5	0	bev
5	0	bev
5	0	bev
5	0	bev
5	0	bev
5	0	bev
5	0	bev
5	0	bev
5	0	bev
5	0	bev
5	0	bev
5	0	bev
5	0	bev
5	0	bev
5	0	bev
5	0	bev
5	0	bev
5	0	bev
5	0	bev
5	0	bev
5	0	bev
5	0	bev
5	0	bev
5	0	bev
5	0	bev
5	0	bev
5	0	bev
5	0	bev
5	0	bev
5	0	bev
5	0	bev
5	0	bev
5	0	bev
5	0	bev
5	0	bev
5	0	bev
5	0	bev
5	0	bev
5	0	bev
5	0	bev
5	0	bev
5	0	bev
5	0	bev
5	0	bev
5	0	bev
5	0	bev
5	0	bev
5	0	bev
5	0	bev
5	0	bev
5	0	bev
5	0	bev
5	0	bev
5	0	bev
5	0	bev
5	0	bev
5	0	bev
5	0	bev
5	0	bev
5	0	bev
5	0	bev
5	0	bev
5	0	bev
5	0	bev
5	0	bev
5	0	bev
5	0	bev
5	0	bev
5	0	bev
5	0	bev
5	0	bev
