## Supplementary data files for "Cancer patient survival can be accurately parameterized, revealing time-dependent therapeutic effects and doubling the precision of small trials": NSABPB40_3B.csv

Time	Event	Arm
0.115	1	no_bev
0.126	1	no_bev
0.218	1	no_bev
0.218	1	no_bev
0.69	1	no_bev
0.69	1	no_bev
0.901	1	no_bev
0.948	1	no_bev
0.953	1	no_bev
0.986	1	no_bev
0.986	1	no_bev
1.11	1	no_bev
1.12	1	no_bev
1.19	1	no_bev
1.19	1	no_bev
1.2	1	no_bev
1.42	1	no_bev
1.43	1	no_bev
1.49	1	no_bev
1.49	1	no_bev
1.65	1	no_bev
1.66	1	no_bev
1.67	1	no_bev
1.68	1	no_bev
1.74	1	no_bev
1.79	1	no_bev
1.8	1	no_bev
1.82	1	no_bev
1.86	1	no_bev
1.86	1	no_bev
1.9	1	no_bev
1.9	1	no_bev
1.91	1	no_bev
1.92	1	no_bev
1.94	1	no_bev
1.95	1	no_bev
1.96	1	no_bev
2.02	1	no_bev
2.03	1	no_bev
2.03	1	no_bev
2.04	1	no_bev
2.19	1	no_bev
2.2	1	no_bev
2.2	1	no_bev
2.21	1	no_bev
2.3	1	no_bev
2.42	1	no_bev
2.42	1	no_bev
2.43	1	no_bev
2.43	1	no_bev
2.45	1	no_bev
2.51	1	no_bev
2.52	1	no_bev
2.59	1	no_bev
2.6	1	no_bev
2.6	1	no_bev
2.61	1	no_bev
2.63	1	no_bev
2.71	1	no_bev
2.72	1	no_bev
2.73	1	no_bev
2.73	1	no_bev
2.77	1	no_bev
2.78	1	no_bev
2.85	1	no_bev
2.88	1	no_bev
2.89	1	no_bev
2.89	1	no_bev
2.9	1	no_bev
3.14	1	no_bev
3.15	1	no_bev
3.21	1	no_bev
3.22	1	no_bev
3.22	1	no_bev
3.3	1	no_bev
3.3	1	no_bev
3.36	1	no_bev
3.37	1	no_bev
3.44	1	no_bev
3.46	1	no_bev
3.47	1	no_bev
3.52	1	no_bev
3.54	1	no_bev
3.55	1	no_bev
3.55	1	no_bev
3.57	1	no_bev
3.58	1	no_bev
3.62	1	no_bev
3.69	1	no_bev
3.87	1	no_bev
3.88	1	no_bev
3.96	1	no_bev
3.97	1	no_bev
4.04	1	no_bev
4.12	1	no_bev
4.12	1	no_bev
4.21	1	no_bev
4.22	1	no_bev
4.22	1	no_bev
4.23	1	no_bev
4.24	1	no_bev
4.31	1	no_bev
4.42	1	no_bev
4.43	1	no_bev
4.67	1	no_bev
4.74	1	no_bev
4.93	1	no_bev
4.94	1	no_bev
0.3335	0	no_bev
0.662	0	no_bev
1.195	0	no_bev
1.38	0	no_bev
1.595	0	no_bev
1.795	0	no_bev
2.195	0	no_bev
2.395	0	no_bev
2.595	0	no_bev
2.795	0	no_bev
3.005	0	no_bev
3.015	0	no_bev
3.025	0	no_bev
3.035	0	no_bev
3.045	0	no_bev
3.055	0	no_bev
3.065	0	no_bev
3.075	0	no_bev
3.075	0	no_bev
3.085	0	no_bev
3.095	0	no_bev
3.105	0	no_bev
3.115	0	no_bev
3.125	0	no_bev
3.135	0	no_bev
3.145	0	no_bev
3.155	0	no_bev
3.155	0	no_bev
3.165	0	no_bev
3.175	0	no_bev
3.185	0	no_bev
3.195	0	no_bev
3.205	0	no_bev
3.215	0	no_bev
3.225	0	no_bev
3.235	0	no_bev
3.235	0	no_bev
3.245	0	no_bev
3.255	0	no_bev
3.265	0	no_bev
3.275	0	no_bev
3.285	0	no_bev
3.295	0	no_bev
3.305	0	no_bev
3.305	0	no_bev
3.315	0	no_bev
3.325	0	no_bev
3.335	0	no_bev
3.345	0	no_bev
3.355	0	no_bev
3.365	0	no_bev
3.375	0	no_bev
3.385	0	no_bev
3.385	0	no_bev
3.395	0	no_bev
3.405	0	no_bev
3.415	0	no_bev
3.425	0	no_bev
3.435	0	no_bev
3.445	0	no_bev
3.455	0	no_bev
3.465	0	no_bev
3.465	0	no_bev
3.475	0	no_bev
3.485	0	no_bev
3.495	0	no_bev
3.505	0	no_bev
3.515	0	no_bev
3.525	0	no_bev
3.535	0	no_bev
3.535	0	no_bev
3.545	0	no_bev
3.555	0	no_bev
3.565	0	no_bev
3.575	0	no_bev
3.585	0	no_bev
3.595	0	no_bev
3.605	0	no_bev
3.615	0	no_bev
3.615	0	no_bev
3.625	0	no_bev
3.635	0	no_bev
3.645	0	no_bev
3.655	0	no_bev
3.665	0	no_bev
3.675	0	no_bev
3.685	0	no_bev
3.695	0	no_bev
3.695	0	no_bev
3.705	0	no_bev
3.715	0	no_bev
3.725	0	no_bev
3.735	0	no_bev
3.745	0	no_bev
3.755	0	no_bev
3.765	0	no_bev
3.765	0	no_bev
3.775	0	no_bev
3.785	0	no_bev
3.795	0	no_bev
3.805	0	no_bev
3.815	0	no_bev
3.825	0	no_bev
3.835	0	no_bev
3.845	0	no_bev
3.845	0	no_bev
3.855	0	no_bev
3.865	0	no_bev
3.875	0	no_bev
3.885	0	no_bev
3.895	0	no_bev
3.905	0	no_bev
3.915	0	no_bev
3.925	0	no_bev
3.925	0	no_bev
3.935	0	no_bev
3.945	0	no_bev
3.955	0	no_bev
3.965	0	no_bev
3.975	0	no_bev
3.985	0	no_bev
3.995	0	no_bev
4.005	0	no_bev
4.015	0	no_bev
4.015	0	no_bev
4.025	0	no_bev
4.025	0	no_bev
4.035	0	no_bev
4.035	0	no_bev
4.045	0	no_bev
4.045	0	no_bev
4.055	0	no_bev
4.055	0	no_bev
4.065	0	no_bev
4.065	0	no_bev
4.075	0	no_bev
4.075	0	no_bev
4.085	0	no_bev
4.085	0	no_bev
4.095	0	no_bev
4.105	0	no_bev
4.105	0	no_bev
4.115	0	no_bev
4.115	0	no_bev
4.125	0	no_bev
4.125	0	no_bev
4.135	0	no_bev
4.135	0	no_bev
4.145	0	no_bev
4.145	0	no_bev
4.155	0	no_bev
4.155	0	no_bev
4.165	0	no_bev
4.165	0	no_bev
4.175	0	no_bev
4.175	0	no_bev
4.185	0	no_bev
4.195	0	no_bev
4.195	0	no_bev
4.205	0	no_bev
4.205	0	no_bev
4.215	0	no_bev
4.215	0	no_bev
4.225	0	no_bev
4.225	0	no_bev
4.235	0	no_bev
4.235	0	no_bev
4.245	0	no_bev
4.245	0	no_bev
4.255	0	no_bev
4.255	0	no_bev
4.265	0	no_bev
4.265	0	no_bev
4.275	0	no_bev
4.285	0	no_bev
4.285	0	no_bev
4.295	0	no_bev
4.295	0	no_bev
4.305	0	no_bev
4.305	0	no_bev
4.315	0	no_bev
4.315	0	no_bev
4.325	0	no_bev
4.325	0	no_bev
4.335	0	no_bev
4.335	0	no_bev
4.345	0	no_bev
4.345	0	no_bev
4.355	0	no_bev
4.355	0	no_bev
4.365	0	no_bev
4.375	0	no_bev
4.375	0	no_bev
4.385	0	no_bev
4.385	0	no_bev
4.395	0	no_bev
4.395	0	no_bev
4.405	0	no_bev
4.405	0	no_bev
4.415	0	no_bev
4.415	0	no_bev
4.425	0	no_bev
4.425	0	no_bev
4.435	0	no_bev
4.435	0	no_bev
4.445	0	no_bev
4.445	0	no_bev
4.455	0	no_bev
4.465	0	no_bev
4.465	0	no_bev
4.475	0	no_bev
4.475	0	no_bev
4.485	0	no_bev
4.485	0	no_bev
4.495	0	no_bev
4.495	0	no_bev
4.505	0	no_bev
4.505	0	no_bev
4.515	0	no_bev
4.515	0	no_bev
4.525	0	no_bev
4.525	0	no_bev
4.535	0	no_bev
4.535	0	no_bev
4.545	0	no_bev
4.555	0	no_bev
4.555	0	no_bev
4.565	0	no_bev
4.565	0	no_bev
4.575	0	no_bev
4.575	0	no_bev
4.585	0	no_bev
4.585	0	no_bev
4.595	0	no_bev
4.595	0	no_bev
4.605	0	no_bev
4.605	0	no_bev
4.615	0	no_bev
4.615	0	no_bev
4.625	0	no_bev
4.625	0	no_bev
4.635	0	no_bev
4.645	0	no_bev
4.645	0	no_bev
4.655	0	no_bev
4.655	0	no_bev
4.665	0	no_bev
4.665	0	no_bev
4.675	0	no_bev
4.675	0	no_bev
4.685	0	no_bev
4.685	0	no_bev
4.695	0	no_bev
4.695	0	no_bev
4.705	0	no_bev
4.705	0	no_bev
4.715	0	no_bev
4.715	0	no_bev
4.725	0	no_bev
4.735	0	no_bev
4.735	0	no_bev
4.745	0	no_bev
4.745	0	no_bev
4.755	0	no_bev
4.755	0	no_bev
4.765	0	no_bev
4.765	0	no_bev
4.775	0	no_bev
4.775	0	no_bev
4.785	0	no_bev
4.785	0	no_bev
4.795	0	no_bev
4.795	0	no_bev
4.805	0	no_bev
4.805	0	no_bev
4.815	0	no_bev
4.825	0	no_bev
4.825	0	no_bev
4.835	0	no_bev
4.835	0	no_bev
4.845	0	no_bev
4.845	0	no_bev
4.855	0	no_bev
4.855	0	no_bev
4.865	0	no_bev
4.865	0	no_bev
4.875	0	no_bev
4.875	0	no_bev
4.885	0	no_bev
4.885	0	no_bev
4.895	0	no_bev
4.895	0	no_bev
4.905	0	no_bev
4.915	0	no_bev
4.915	0	no_bev
4.925	0	no_bev
4.925	0	no_bev
4.935	0	no_bev
4.935	0	no_bev
4.945	0	no_bev
4.945	0	no_bev
4.955	0	no_bev
4.955	0	no_bev
4.965	0	no_bev
4.965	0	no_bev
4.975	0	no_bev
4.975	0	no_bev
4.985	0	no_bev
4.985	0	no_bev
5	0	no_bev
5	0	no_bev
5	0	no_bev
5	0	no_bev
5	0	no_bev
5	0	no_bev
5	0	no_bev
5	0	no_bev
5	0	no_bev
5	0	no_bev
5	0	no_bev
5	0	no_bev
5	0	no_bev
5	0	no_bev
5	0	no_bev
5	0	no_bev
5	0	no_bev
5	0	no_bev
5	0	no_bev
5	0	no_bev
5	0	no_bev
5	0	no_bev
5	0	no_bev
5	0	no_bev
5	0	no_bev
5	0	no_bev
5	0	no_bev
5	0	no_bev
5	0	no_bev
5	0	no_bev
5	0	no_bev
5	0	no_bev
5	0	no_bev
5	0	no_bev
5	0	no_bev
5	0	no_bev
5	0	no_bev
5	0	no_bev
5	0	no_bev
5	0	no_bev
5	0	no_bev
5	0	no_bev
5	0	no_bev
5	0	no_bev
5	0	no_bev
5	0	no_bev
5	0	no_bev
5	0	no_bev
5	0	no_bev
5	0	no_bev
5	0	no_bev
5	0	no_bev
5	0	no_bev
5	0	no_bev
5	0	no_bev
5	0	no_bev
5	0	no_bev
5	0	no_bev
5	0	no_bev
5	0	no_bev
5	0	no_bev
5	0	no_bev
5	0	no_bev
5	0	no_bev
5	0	no_bev
5	0	no_bev
5	0	no_bev
5	0	no_bev
5	0	no_bev
5	0	no_bev
5	0	no_bev
5	0	no_bev
5	0	no_bev
5	0	no_bev
5	0	no_bev
5	0	no_bev
5	0	no_bev
5	0	no_bev
5	0	no_bev
5	0	no_bev
5	0	no_bev
5	0	no_bev
5	0	no_bev
5	0	no_bev
5	0	no_bev
5	0	no_bev
5	0	no_bev
5	0	no_bev
5	0	no_bev
5	0	no_bev
5	0	no_bev
5	0	no_bev
5	0	no_bev
5	0	no_bev
5	0	no_bev
5	0	no_bev
5	0	no_bev
5	0	no_bev
5	0	no_bev
5	0	no_bev
5	0	no_bev
5	0	no_bev
5	0	no_bev
5	0	no_bev
5	0	no_bev
5	0	no_bev
5	0	no_bev
5	0	no_bev
5	0	no_bev
5	0	no_bev
5	0	no_bev
5	0	no_bev
5	0	no_bev
5	0	no_bev
5	0	no_bev
5	0	no_bev
5	0	no_bev
5	0	no_bev
5	0	no_bev
5	0	no_bev
5	0	no_bev
5	0	no_bev
5	0	no_bev
5	0	no_bev
5	0	no_bev
5	0	no_bev
5	0	no_bev
5	0	no_bev
5	0	no_bev
5	0	no_bev
5	0	no_bev
5	0	no_bev
5	0	no_bev
5	0	no_bev
5	0	no_bev
5	0	no_bev
5	0	no_bev
5	0	no_bev
5	0	no_bev
5	0	no_bev
5	0	no_bev
5	0	no_bev
5	0	no_bev
5	0	no_bev
5	0	no_bev
5	0	no_bev
5	0	no_bev
5	0	no_bev
5	0	no_bev
5	0	no_bev
5	0	no_bev
5	0	no_bev
5	0	no_bev
5	0	no_bev
5	0	no_bev
5	0	no_bev
5	0	no_bev
5	0	no_bev
5	0	no_bev
5	0	no_bev
5	0	no_bev
5	0	no_bev
5	0	no_bev
5	0	no_bev
5	0	no_bev
5	0	no_bev
5	0	no_bev
5	0	no_bev
5	0	no_bev
5	0	no_bev
5	0	no_bev
5	0	no_bev
5	0	no_bev
5	0	no_bev
5	0	no_bev
5	0	no_bev
5	0	no_bev
0.0533	1	bev
0.577	1	bev
0.653	1	bev
0.653	1	bev
0.847	1	bev
0.884	1	bev
0.884	1	bev
0.884	1	bev
0.884	1	bev
1.13	1	bev
1.13	1	bev
1.3	1	bev
1.3	1	bev
1.32	1	bev
1.37	1	bev
1.37	1	bev
1.37	1	bev
1.52	1	bev
1.52	1	bev
1.52	1	bev
1.53	1	bev
1.6	1	bev
1.78	1	bev
1.78	1	bev
1.78	1	bev
1.83	1	bev
1.83	1	bev
1.93	1	bev
1.99	1	bev
1.99	1	bev
1.99	1	bev
1.99	1	bev
1.99	1	bev
1.99	1	bev
2.14	1	bev
2.15	1	bev
2.21	1	bev
2.21	1	bev
2.37	1	bev
2.45	1	bev
2.45	1	bev
2.64	1	bev
2.69	1	bev
2.69	1	bev
2.69	1	bev
2.86	1	bev
2.93	1	bev
2.93	1	bev
3.01	1	bev
3.02	1	bev
3.09	1	bev
3.11	1	bev
3.15	1	bev
3.15	1	bev
3.15	1	bev
3.25	1	bev
3.31	1	bev
3.31	1	bev
3.32	1	bev
3.39	1	bev
3.57	1	bev
3.74	1	bev
3.97	1	bev
3.98	1	bev
4.04	1	bev
4.04	1	bev
4.15	1	bev
4.54	1	bev
4.54	1	bev
4.86	1	bev
4.86	1	bev
4.94	1	bev
0.375	0	bev
0.709	0	bev
1.41	0	bev
1.745	0	bev
2.11	0	bev
2.185	0	bev
2.225	0	bev
2.26	0	bev
2.345	0	bev
2.425	0	bev
2.465	0	bev
2.5	0	bev
2.59	0	bev
2.665	0	bev
2.705	0	bev
2.75	0	bev
2.83	0	bev
2.905	0	bev
2.945	0	bev
3.015	0	bev
3.025	0	bev
3.035	0	bev
3.065	0	bev
3.065	0	bev
3.065	0	bev
3.065	0	bev
3.065	0	bev
3.095	0	bev
3.105	0	bev
3.13	0	bev
3.13	0	bev
3.13	0	bev
3.13	0	bev
3.13	0	bev
3.155	0	bev
3.165	0	bev
3.175	0	bev
3.21	0	bev
3.21	0	bev
3.21	0	bev
3.21	0	bev
3.21	0	bev
3.21	0	bev
3.21	0	bev
3.245	0	bev
3.255	0	bev
3.285	0	bev
3.285	0	bev
3.285	0	bev
3.285	0	bev
3.285	0	bev
3.315	0	bev
3.355	0	bev
3.355	0	bev
3.355	0	bev
3.355	0	bev
3.355	0	bev
3.355	0	bev
3.355	0	bev
3.355	0	bev
3.395	0	bev
3.405	0	bev
3.44	0	bev
3.44	0	bev
3.44	0	bev
3.44	0	bev
3.44	0	bev
3.44	0	bev
3.44	0	bev
3.475	0	bev
3.485	0	bev
3.495	0	bev
3.53	0	bev
3.53	0	bev
3.53	0	bev
3.53	0	bev
3.53	0	bev
3.53	0	bev
3.565	0	bev
3.575	0	bev
3.61	0	bev
3.61	0	bev
3.61	0	bev
3.61	0	bev
3.61	0	bev
3.61	0	bev
3.61	0	bev
3.645	0	bev
3.655	0	bev
3.665	0	bev
3.705	0	bev
3.705	0	bev
3.705	0	bev
3.705	0	bev
3.705	0	bev
3.705	0	bev
3.705	0	bev
3.705	0	bev
3.77	0	bev
3.77	0	bev
3.77	0	bev
3.77	0	bev
3.77	0	bev
3.77	0	bev
3.805	0	bev
3.815	0	bev
3.815	0	bev
3.825	0	bev
3.86	0	bev
3.86	0	bev
3.86	0	bev
3.86	0	bev
3.86	0	bev
3.86	0	bev
3.895	0	bev
3.905	0	bev
3.915	0	bev
3.945	0	bev
3.945	0	bev
3.945	0	bev
3.945	0	bev
3.945	0	bev
3.945	0	bev
3.975	0	bev
4.01	0	bev
4.01	0	bev
4.01	0	bev
4.01	0	bev
4.01	0	bev
4.01	0	bev
4.045	0	bev
4.055	0	bev
4.055	0	bev
4.065	0	bev
4.065	0	bev
4.1	0	bev
4.1	0	bev
4.1	0	bev
4.1	0	bev
4.1	0	bev
4.1	0	bev
4.1	0	bev
4.1	0	bev
4.1	0	bev
4.1	0	bev
4.1	0	bev
4.1	0	bev
4.135	0	bev
4.135	0	bev
4.145	0	bev
4.175	0	bev
4.175	0	bev
4.175	0	bev
4.175	0	bev
4.175	0	bev
4.175	0	bev
4.175	0	bev
4.175	0	bev
4.175	0	bev
4.175	0	bev
4.205	0	bev
4.205	0	bev
4.215	0	bev
4.215	0	bev
4.225	0	bev
4.225	0	bev
4.26	0	bev
4.26	0	bev
4.26	0	bev
4.26	0	bev
4.26	0	bev
4.26	0	bev
4.26	0	bev
4.26	0	bev
4.26	0	bev
4.26	0	bev
4.26	0	bev
4.295	0	bev
4.295	0	bev
4.305	0	bev
4.305	0	bev
4.315	0	bev
4.315	0	bev
4.35	0	bev
4.35	0	bev
4.35	0	bev
4.35	0	bev
4.35	0	bev
4.35	0	bev
4.35	0	bev
4.35	0	bev
4.35	0	bev
4.35	0	bev
4.35	0	bev
4.385	0	bev
4.385	0	bev
4.395	0	bev
4.395	0	bev
4.435	0	bev
4.435	0	bev
4.435	0	bev
4.435	0	bev
4.435	0	bev
4.435	0	bev
4.435	0	bev
4.435	0	bev
4.435	0	bev
4.435	0	bev
4.435	0	bev
4.435	0	bev
4.435	0	bev
4.435	0	bev
4.475	0	bev
4.485	0	bev
4.485	0	bev
4.515	0	bev
4.515	0	bev
4.515	0	bev
4.515	0	bev
4.515	0	bev
4.515	0	bev
4.515	0	bev
4.515	0	bev
4.515	0	bev
4.515	0	bev
4.545	0	bev
4.545	0	bev
4.555	0	bev
4.555	0	bev
4.595	0	bev
4.595	0	bev
4.595	0	bev
4.595	0	bev
4.595	0	bev
4.595	0	bev
4.595	0	bev
4.595	0	bev
4.595	0	bev
4.595	0	bev
4.595	0	bev
4.595	0	bev
4.595	0	bev
4.635	0	bev
4.635	0	bev
4.645	0	bev
4.645	0	bev
4.685	0	bev
4.685	0	bev
4.685	0	bev
4.685	0	bev
4.685	0	bev
4.685	0	bev
4.685	0	bev
4.685	0	bev
4.685	0	bev
4.685	0	bev
4.685	0	bev
4.685	0	bev
4.685	0	bev
4.725	0	bev
4.725	0	bev
4.735	0	bev
4.735	0	bev
4.77	0	bev
4.77	0	bev
4.77	0	bev
4.77	0	bev
4.77	0	bev
4.77	0	bev
4.77	0	bev
4.77	0	bev
4.77	0	bev
4.77	0	bev
4.77	0	bev
4.77	0	bev
4.805	0	bev
4.815	0	bev
4.815	0	bev
4.825	0	bev
4.825	0	bev
4.845	0	bev
4.845	0	bev
4.845	0	bev
4.845	0	bev
4.845	0	bev
4.845	0	bev
4.865	0	bev
4.865	0	bev
4.875	0	bev
4.875	0	bev
4.885	0	bev
4.885	0	bev
4.915	0	bev
4.915	0	bev
4.915	0	bev
4.915	0	bev
4.915	0	bev
4.915	0	bev
4.915	0	bev
4.915	0	bev
4.915	0	bev
4.945	0	bev
4.945	0	bev
4.955	0	bev
4.955	0	bev
5.02	0	bev
5.02	0	bev
5.02	0	bev
5.02	0	bev
5.02	0	bev
5.02	0	bev
5.02	0	bev
5.02	0	bev
5.02	0	bev
5.02	0	bev
5.02	0	bev
5.02	0	bev
5.02	0	bev
5.02	0	bev
5.02	0	bev
5.02	0	bev
5.02	0	bev
5.02	0	bev
5.02	0	bev
5.02	0	bev
5.02	0	bev
5.02	0	bev
5.02	0	bev
5.02	0	bev
5.02	0	bev
5.02	0	bev
5.02	0	bev
5.02	0	bev
5.02	0	bev
5.02	0	bev
5.02	0	bev
5.02	0	bev
5.02	0	bev
5.02	0	bev
5.02	0	bev
5.02	0	bev
5.02	0	bev
5.02	0	bev
5.02	0	bev
5.02	0	bev
5.02	0	bev
5.02	0	bev
5.02	0	bev
5.02	0	bev
5.02	0	bev
5.02	0	bev
5.02	0	bev
5.02	0	bev
5.02	0	bev
5.02	0	bev
5.02	0	bev
5.02	0	bev
5.02	0	bev
5.02	0	bev
5.02	0	bev
5.02	0	bev
5.02	0	bev
5.02	0	bev
5.02	0	bev
5.02	0	bev
5.02	0	bev
5.02	0	bev
5.02	0	bev
5.02	0	bev
5.02	0	bev
5.02	0	bev
5.02	0	bev
5.02	0	bev
5.02	0	bev
5.02	0	bev
5.02	0	bev
5.02	0	bev
5.02	0	bev
5.02	0	bev
5.02	0	bev
5.02	0	bev
5.02	0	bev
5.02	0	bev
5.02	0	bev
5.02	0	bev
5.02	0	bev
5.02	0	bev
5.02	0	bev
5.02	0	bev
5.02	0	bev
5.02	0	bev
5.02	0	bev
5.02	0	bev
5.02	0	bev
5.02	0	bev
5.02	0	bev
5.02	0	bev
5.02	0	bev
5.02	0	bev
5.02	0	bev
5.02	0	bev
5.02	0	bev
5.02	0	bev
5.02	0	bev
5.02	0	bev
5.02	0	bev
5.02	0	bev
5.02	0	bev
5.02	0	bev
5.02	0	bev
5.02	0	bev
5.02	0	bev
5.02	0	bev
5.02	0	bev
5.02	0	bev
5.02	0	bev
5.02	0	bev
5.02	0	bev
5.02	0	bev
5.02	0	bev
5.02	0	bev
5.02	0	bev
5.02	0	bev
5.02	0	bev
5.02	0	bev
5.02	0	bev
5.02	0	bev
5.02	0	bev
5.02	0	bev
5.02	0	bev
5.02	0	bev
5.02	0	bev
5.02	0	bev
5.02	0	bev
5.02	0	bev
5.02	0	bev
5.02	0	bev
5.02	0	bev
5.02	0	bev
5.02	0	bev
5.02	0	bev
5.02	0	bev
5.02	0	bev
5.02	0	bev
5.02	0	bev
5.02	0	bev
5.02	0	bev
5.02	0	bev
5.02	0	bev
5.02	0	bev
5.02	0	bev
5.02	0	bev
5.02	0	bev
5.02	0	bev
5.02	0	bev
5.02	0	bev
5.02	0	bev
5.02	0	bev
5.02	0	bev
5.02	0	bev
5.02	0	bev
5.02	0	bev
5.02	0	bev
5.02	0	bev
5.02	0	bev
5.02	0	bev
5.02	0	bev
5.02	0	bev
5.02	0	bev
5.02	0	bev
5.02	0	bev
5.02	0	bev
5.02	0	bev
5.02	0	bev
5.02	0	bev
5.02	0	bev
5.02	0	bev
5.02	0	bev
5.02	0	bev
5.02	0	bev
5.02	0	bev
5.02	0	bev
5.02	0	bev
5.02	0	bev
5.02	0	bev
5.02	0	bev
5.02	0	bev
5.02	0	bev
5.02	0	bev
5.02	0	bev
5.02	0	bev
5.02	0	bev
5.02	0	bev
5.02	0	bev
5.02	0	bev
5.02	0	bev
5.02	0	bev
5.02	0	bev
5.02	0	bev
5.02	0	bev
5.02	0	bev
5.02	0	bev
5.02	0	bev
5.02	0	bev
5.02	0	bev
5.02	0	bev
5.02	0	bev
5.02	0	bev
5.02	0	bev
5.02	0	bev
5.02	0	bev
5.02	0	bev
5.02	0	bev
5.02	0	bev
5.02	0	bev
5.02	0	bev
5.02	0	bev
5.02	0	bev
5.02	0	bev
5.02	0	bev
