## Supplementary data files for "Cancer patient survival can be accurately parameterized, revealing time-dependent therapeutic effects and doubling the precision of small trials": NSABPR04_3A.csv

Time	Event	Arm
0.148	1	5fu
0.164	1	5fu
0.164	1	5fu
0.164	1	5fu
0.164	1	5fu
0.164	1	5fu
0.164	1	5fu
0.164	1	5fu
0.164	1	5fu
0.216	1	5fu
0.216	1	5fu
0.216	1	5fu
0.231	1	5fu
0.231	1	5fu
0.231	1	5fu
0.231	1	5fu
0.231	1	5fu
0.231	1	5fu
0.261	1	5fu
0.261	1	5fu
0.261	1	5fu
0.261	1	5fu
0.261	1	5fu
0.261	1	5fu
0.268	1	5fu
0.268	1	5fu
0.268	1	5fu
0.268	1	5fu
0.268	1	5fu
0.268	1	5fu
0.268	1	5fu
0.268	1	5fu
0.283	1	5fu
0.283	1	5fu
0.283	1	5fu
0.283	1	5fu
0.298	1	5fu
0.298	1	5fu
0.298	1	5fu
0.298	1	5fu
0.298	1	5fu
0.298	1	5fu
0.298	1	5fu
0.365	1	5fu
0.365	1	5fu
0.365	1	5fu
0.365	1	5fu
0.365	1	5fu
0.365	1	5fu
0.365	1	5fu
0.365	1	5fu
0.365	1	5fu
0.365	1	5fu
0.365	1	5fu
0.552	1	5fu
0.552	1	5fu
0.552	1	5fu
0.723	1	5fu
0.723	1	5fu
0.723	1	5fu
0.917	1	5fu
0.917	1	5fu
0.917	1	5fu
0.932	1	5fu
0.97	1	5fu
0.97	1	5fu
1.01	1	5fu
1.01	1	5fu
1.01	1	5fu
1.21	1	5fu
1.21	1	5fu
1.32	1	5fu
1.32	1	5fu
1.32	1	5fu
1.52	1	5fu
1.83	1	5fu
1.83	1	5fu
2.43	1	5fu
2.43	1	5fu
2.43	1	5fu
2.43	1	5fu
2.43	1	5fu
2.77	1	5fu
3.56	1	5fu
3.56	1	5fu
3.56	1	5fu
3.56	1	5fu
3.86	1	5fu
4.1	1	5fu
4.12	1	5fu
4.38	1	5fu
4.98	1	5fu
0.0258	0	5fu
0.0668	0	5fu
0.1005	0	5fu
0.134	0	5fu
0.175	0	5fu
0.201	0	5fu
0.246	0	5fu
0.2755	0	5fu
0.3315	0	5fu
0.3315	0	5fu
0.3835	0	5fu
0.4095	0	5fu
0.436	0	5fu
0.5035	0	5fu
0.5035	0	5fu
0.5035	0	5fu
0.574	0	5fu
0.611	0	5fu
0.6375	0	5fu
0.686	0	5fu
0.686	0	5fu
0.738	0	5fu
0.7715	0	5fu
0.8385	0	5fu
0.8385	0	5fu
0.8385	0	5fu
0.902	0	5fu
0.951	0	5fu
0.99	0	5fu
1.04	0	5fu
1.08	0	5fu
1.135	0	5fu
1.135	0	5fu
1.185	0	5fu
1.235	0	5fu
1.265	0	5fu
1.3	0	5fu
1.335	0	5fu
1.375	0	5fu
1.415	0	5fu
1.445	0	5fu
1.485	0	5fu
1.525	0	5fu
1.555	0	5fu
1.595	0	5fu
1.635	0	5fu
1.665	0	5fu
1.705	0	5fu
1.745	0	5fu
1.775	0	5fu
1.815	0	5fu
1.855	0	5fu
1.885	0	5fu
1.925	0	5fu
1.965	0	5fu
2.015	0	5fu
2.025	0	5fu
2.045	0	5fu
2.055	0	5fu
2.065	0	5fu
2.085	0	5fu
2.095	0	5fu
2.115	0	5fu
2.125	0	5fu
2.135	0	5fu
2.155	0	5fu
2.165	0	5fu
2.185	0	5fu
2.195	0	5fu
2.205	0	5fu
2.225	0	5fu
2.235	0	5fu
2.245	0	5fu
2.265	0	5fu
2.275	0	5fu
2.295	0	5fu
2.305	0	5fu
2.315	0	5fu
2.335	0	5fu
2.345	0	5fu
2.365	0	5fu
2.375	0	5fu
2.385	0	5fu
2.415	0	5fu
2.415	0	5fu
2.435	0	5fu
2.445	0	5fu
2.455	0	5fu
2.475	0	5fu
2.485	0	5fu
2.495	0	5fu
2.515	0	5fu
2.525	0	5fu
2.545	0	5fu
2.555	0	5fu
2.565	0	5fu
2.585	0	5fu
2.595	0	5fu
2.615	0	5fu
2.625	0	5fu
2.635	0	5fu
2.655	0	5fu
2.665	0	5fu
2.685	0	5fu
2.695	0	5fu
2.705	0	5fu
2.725	0	5fu
2.735	0	5fu
2.745	0	5fu
2.76	0	5fu
2.775	0	5fu
2.795	0	5fu
2.805	0	5fu
2.815	0	5fu
2.835	0	5fu
2.845	0	5fu
2.865	0	5fu
2.875	0	5fu
2.885	0	5fu
2.905	0	5fu
2.915	0	5fu
2.935	0	5fu
2.945	0	5fu
2.955	0	5fu
2.975	0	5fu
2.985	0	5fu
3.005	0	5fu
3.015	0	5fu
3.025	0	5fu
3.025	0	5fu
3.035	0	5fu
3.045	0	5fu
3.055	0	5fu
3.055	0	5fu
3.065	0	5fu
3.075	0	5fu
3.085	0	5fu
3.085	0	5fu
3.095	0	5fu
3.105	0	5fu
3.115	0	5fu
3.115	0	5fu
3.125	0	5fu
3.135	0	5fu
3.145	0	5fu
3.145	0	5fu
3.155	0	5fu
3.165	0	5fu
3.175	0	5fu
3.175	0	5fu
3.185	0	5fu
3.195	0	5fu
3.195	0	5fu
3.205	0	5fu
3.215	0	5fu
3.225	0	5fu
3.225	0	5fu
3.235	0	5fu
3.245	0	5fu
3.255	0	5fu
3.255	0	5fu
3.265	0	5fu
3.275	0	5fu
3.285	0	5fu
3.285	0	5fu
3.295	0	5fu
3.305	0	5fu
3.315	0	5fu
3.315	0	5fu
3.325	0	5fu
3.335	0	5fu
3.345	0	5fu
3.345	0	5fu
3.355	0	5fu
3.365	0	5fu
3.375	0	5fu
3.375	0	5fu
3.385	0	5fu
3.395	0	5fu
3.395	0	5fu
3.405	0	5fu
3.415	0	5fu
3.425	0	5fu
3.425	0	5fu
3.435	0	5fu
3.445	0	5fu
3.455	0	5fu
3.455	0	5fu
3.465	0	5fu
3.475	0	5fu
3.485	0	5fu
3.485	0	5fu
3.52	0	5fu
3.52	0	5fu
3.52	0	5fu
3.52	0	5fu
3.52	0	5fu
3.52	0	5fu
3.52	0	5fu
3.52	0	5fu
3.555	0	5fu
3.565	0	5fu
3.575	0	5fu
3.575	0	5fu
3.585	0	5fu
3.595	0	5fu
3.595	0	5fu
3.605	0	5fu
3.615	0	5fu
3.625	0	5fu
3.625	0	5fu
3.635	0	5fu
3.645	0	5fu
3.655	0	5fu
3.655	0	5fu
3.665	0	5fu
3.675	0	5fu
3.685	0	5fu
3.685	0	5fu
3.695	0	5fu
3.705	0	5fu
3.715	0	5fu
3.715	0	5fu
3.725	0	5fu
3.735	0	5fu
3.745	0	5fu
3.745	0	5fu
3.755	0	5fu
3.765	0	5fu
3.775	0	5fu
3.775	0	5fu
3.785	0	5fu
3.795	0	5fu
3.795	0	5fu
3.805	0	5fu
3.815	0	5fu
3.825	0	5fu
3.825	0	5fu
3.835	0	5fu
3.845	0	5fu
3.855	0	5fu
3.855	0	5fu
3.865	0	5fu
3.875	0	5fu
3.885	0	5fu
3.885	0	5fu
3.895	0	5fu
3.905	0	5fu
3.915	0	5fu
3.915	0	5fu
3.925	0	5fu
3.935	0	5fu
3.945	0	5fu
3.945	0	5fu
3.955	0	5fu
3.965	0	5fu
3.975	0	5fu
3.975	0	5fu
3.985	0	5fu
3.995	0	5fu
4.005	0	5fu
4.005	0	5fu
4.015	0	5fu
4.015	0	5fu
4.025	0	5fu
4.025	0	5fu
4.025	0	5fu
4.035	0	5fu
4.035	0	5fu
4.045	0	5fu
4.045	0	5fu
4.045	0	5fu
4.055	0	5fu
4.055	0	5fu
4.065	0	5fu
4.065	0	5fu
4.075	0	5fu
4.075	0	5fu
4.075	0	5fu
4.085	0	5fu
4.085	0	5fu
4.095	0	5fu
4.095	0	5fu
4.095	0	5fu
4.105	0	5fu
4.105	0	5fu
4.115	0	5fu
4.115	0	5fu
4.115	0	5fu
4.125	0	5fu
4.125	0	5fu
4.135	0	5fu
4.135	0	5fu
4.145	0	5fu
4.145	0	5fu
4.145	0	5fu
4.155	0	5fu
4.155	0	5fu
4.165	0	5fu
4.165	0	5fu
4.165	0	5fu
4.175	0	5fu
4.175	0	5fu
4.185	0	5fu
4.185	0	5fu
4.195	0	5fu
4.195	0	5fu
4.195	0	5fu
4.205	0	5fu
4.205	0	5fu
4.215	0	5fu
4.215	0	5fu
4.215	0	5fu
4.225	0	5fu
4.225	0	5fu
4.235	0	5fu
4.235	0	5fu
4.235	0	5fu
4.245	0	5fu
4.245	0	5fu
4.255	0	5fu
4.255	0	5fu
4.265	0	5fu
4.265	0	5fu
4.265	0	5fu
4.275	0	5fu
4.275	0	5fu
4.285	0	5fu
4.285	0	5fu
4.285	0	5fu
4.295	0	5fu
4.295	0	5fu
4.305	0	5fu
4.305	0	5fu
4.305	0	5fu
4.315	0	5fu
4.315	0	5fu
4.35	0	5fu
4.35	0	5fu
4.35	0	5fu
4.35	0	5fu
4.35	0	5fu
4.35	0	5fu
4.35	0	5fu
4.35	0	5fu
4.35	0	5fu
4.35	0	5fu
4.35	0	5fu
4.35	0	5fu
4.35	0	5fu
4.35	0	5fu
4.39	0	5fu
4.39	0	5fu
4.39	0	5fu
4.39	0	5fu
4.39	0	5fu
4.405	0	5fu
4.405	0	5fu
4.405	0	5fu
4.415	0	5fu
4.415	0	5fu
4.425	0	5fu
4.425	0	5fu
4.425	0	5fu
4.435	0	5fu
4.435	0	5fu
4.445	0	5fu
4.445	0	5fu
4.455	0	5fu
4.455	0	5fu
4.455	0	5fu
4.465	0	5fu
4.465	0	5fu
4.475	0	5fu
4.475	0	5fu
4.475	0	5fu
4.485	0	5fu
4.485	0	5fu
4.495	0	5fu
4.495	0	5fu
4.495	0	5fu
4.505	0	5fu
4.505	0	5fu
4.515	0	5fu
4.515	0	5fu
4.525	0	5fu
4.525	0	5fu
4.525	0	5fu
4.535	0	5fu
4.535	0	5fu
4.545	0	5fu
4.545	0	5fu
4.545	0	5fu
4.555	0	5fu
4.555	0	5fu
4.565	0	5fu
4.565	0	5fu
4.575	0	5fu
4.575	0	5fu
4.575	0	5fu
4.585	0	5fu
4.585	0	5fu
4.595	0	5fu
4.595	0	5fu
4.595	0	5fu
4.605	0	5fu
4.605	0	5fu
4.615	0	5fu
4.615	0	5fu
4.615	0	5fu
4.625	0	5fu
4.625	0	5fu
4.635	0	5fu
4.635	0	5fu
4.645	0	5fu
4.645	0	5fu
4.645	0	5fu
4.655	0	5fu
4.655	0	5fu
4.665	0	5fu
4.665	0	5fu
4.665	0	5fu
4.675	0	5fu
4.675	0	5fu
4.685	0	5fu
4.685	0	5fu
4.695	0	5fu
4.695	0	5fu
4.695	0	5fu
4.705	0	5fu
4.705	0	5fu
4.715	0	5fu
4.715	0	5fu
4.715	0	5fu
4.725	0	5fu
4.725	0	5fu
4.735	0	5fu
4.735	0	5fu
4.735	0	5fu
4.745	0	5fu
4.745	0	5fu
4.755	0	5fu
4.755	0	5fu
4.765	0	5fu
4.765	0	5fu
4.765	0	5fu
4.775	0	5fu
4.775	0	5fu
4.785	0	5fu
4.785	0	5fu
4.785	0	5fu
4.795	0	5fu
4.795	0	5fu
4.805	0	5fu
4.805	0	5fu
4.805	0	5fu
4.815	0	5fu
4.815	0	5fu
4.825	0	5fu
4.825	0	5fu
4.835	0	5fu
4.835	0	5fu
4.835	0	5fu
4.845	0	5fu
4.845	0	5fu
4.855	0	5fu
4.855	0	5fu
4.855	0	5fu
4.865	0	5fu
4.865	0	5fu
4.875	0	5fu
4.875	0	5fu
4.885	0	5fu
4.885	0	5fu
4.885	0	5fu
4.895	0	5fu
4.895	0	5fu
4.905	0	5fu
4.905	0	5fu
4.905	0	5fu
4.915	0	5fu
4.915	0	5fu
4.925	0	5fu
4.925	0	5fu
4.925	0	5fu
4.935	0	5fu
4.935	0	5fu
4.945	0	5fu
4.945	0	5fu
4.965	0	5fu
4.965	0	5fu
4.965	0	5fu
4.965	0	5fu
4.965	0	5fu
4.965	0	5fu
4.965	0	5fu
4.965	0	5fu
4.985	0	5fu
4.985	0	5fu
4.995	0	5fu
4.995	0	5fu
5.005	0	5fu
5.015	0	5fu
5.025	0	5fu
5.025	0	5fu
5.035	0	5fu
5.045	0	5fu
5.045	0	5fu
5.055	0	5fu
5.065	0	5fu
5.075	0	5fu
5.075	0	5fu
5.085	0	5fu
5.095	0	5fu
5.095	0	5fu
5.105	0	5fu
5.115	0	5fu
5.115	0	5fu
5.125	0	5fu
5.135	0	5fu
5.145	0	5fu
5.145	0	5fu
5.155	0	5fu
5.165	0	5fu
5.165	0	5fu
5.175	0	5fu
5.185	0	5fu
5.195	0	5fu
5.195	0	5fu
5.205	0	5fu
5.215	0	5fu
5.215	0	5fu
5.225	0	5fu
5.235	0	5fu
5.235	0	5fu
5.245	0	5fu
5.255	0	5fu
5.265	0	5fu
5.265	0	5fu
5.275	0	5fu
5.285	0	5fu
5.285	0	5fu
5.295	0	5fu
5.305	0	5fu
5.305	0	5fu
5.315	0	5fu
5.325	0	5fu
5.335	0	5fu
5.335	0	5fu
5.345	0	5fu
5.355	0	5fu
5.355	0	5fu
5.365	0	5fu
5.375	0	5fu
5.385	0	5fu
5.385	0	5fu
5.395	0	5fu
5.405	0	5fu
5.405	0	5fu
5.415	0	5fu
5.425	0	5fu
5.425	0	5fu
5.435	0	5fu
5.445	0	5fu
5.455	0	5fu
5.455	0	5fu
5.465	0	5fu
5.475	0	5fu
5.475	0	5fu
5.485	0	5fu
5.495	0	5fu
5.495	0	5fu
5.505	0	5fu
5.515	0	5fu
5.525	0	5fu
5.525	0	5fu
5.535	0	5fu
5.545	0	5fu
5.545	0	5fu
5.555	0	5fu
5.565	0	5fu
5.575	0	5fu
5.575	0	5fu
5.585	0	5fu
5.595	0	5fu
5.595	0	5fu
5.605	0	5fu
5.615	0	5fu
5.615	0	5fu
5.625	0	5fu
5.635	0	5fu
5.645	0	5fu
5.645	0	5fu
5.655	0	5fu
5.665	0	5fu
5.665	0	5fu
5.675	0	5fu
5.685	0	5fu
5.695	0	5fu
5.695	0	5fu
5.705	0	5fu
5.715	0	5fu
5.715	0	5fu
5.725	0	5fu
5.735	0	5fu
5.735	0	5fu
5.745	0	5fu
5.755	0	5fu
5.765	0	5fu
5.765	0	5fu
5.775	0	5fu
5.785	0	5fu
5.785	0	5fu
5.795	0	5fu
5.805	0	5fu
5.805	0	5fu
5.815	0	5fu
5.825	0	5fu
5.835	0	5fu
5.835	0	5fu
5.845	0	5fu
5.855	0	5fu
5.855	0	5fu
5.865	0	5fu
5.875	0	5fu
5.885	0	5fu
5.885	0	5fu
5.895	0	5fu
5.905	0	5fu
5.905	0	5fu
5.915	0	5fu
5.925	0	5fu
5.925	0	5fu
5.935	0	5fu
5.945	0	5fu
5.955	0	5fu
5.955	0	5fu
5.965	0	5fu
5.975	0	5fu
5.975	0	5fu
5.985	0	5fu
6	0	5fu
6	0	5fu
6	0	5fu
6	0	5fu
6	0	5fu
6	0	5fu
6	0	5fu
6	0	5fu
6	0	5fu
6	0	5fu
6	0	5fu
6	0	5fu
6	0	5fu
6	0	5fu
6	0	5fu
6	0	5fu
6	0	5fu
6	0	5fu
6	0	5fu
6	0	5fu
6	0	5fu
6	0	5fu
6	0	5fu
6	0	5fu
6	0	5fu
6	0	5fu
6	0	5fu
6	0	5fu
6	0	5fu
6	0	5fu
6	0	5fu
6	0	5fu
6	0	5fu
6	0	5fu
6	0	5fu
6	0	5fu
6	0	5fu
6	0	5fu
6	0	5fu
6	0	5fu
6	0	5fu
6	0	5fu
6	0	5fu
6	0	5fu
6	0	5fu
6	0	5fu
6	0	5fu
6	0	5fu
6	0	5fu
0.148	1	cape
0.208	1	cape
0.208	1	cape
0.208	1	cape
0.208	1	cape
0.208	1	cape
0.208	1	cape
0.208	1	cape
0.208	1	cape
0.208	1	cape
0.208	1	cape
0.208	1	cape
0.211	1	cape
0.217	1	cape
0.223	1	cape
0.223	1	cape
0.227	1	cape
0.228	1	cape
0.229	1	cape
0.231	1	cape
0.233	1	cape
0.233	1	cape
0.235	1	cape
0.292	1	cape
0.292	1	cape
0.292	1	cape
0.292	1	cape
0.292	1	cape
0.292	1	cape
0.292	1	cape
0.292	1	cape
0.292	1	cape
0.292	1	cape
0.292	1	cape
0.292	1	cape
0.292	1	cape
0.292	1	cape
0.292	1	cape
0.292	1	cape
0.292	1	cape
0.292	1	cape
0.292	1	cape
0.292	1	cape
0.292	1	cape
0.292	1	cape
0.292	1	cape
0.293	1	cape
0.293	1	cape
0.295	1	cape
0.296	1	cape
0.301	1	cape
0.301	1	cape
0.301	1	cape
0.303	1	cape
0.306	1	cape
0.309	1	cape
0.311	1	cape
0.324	1	cape
0.478	1	cape
0.478	1	cape
0.478	1	cape
0.724	1	cape
0.724	1	cape
0.724	1	cape
0.797	1	cape
0.981	1	cape
1.22	1	cape
1.31	1	cape
1.46	1	cape
1.46	1	cape
1.7	1	cape
1.7	1	cape
1.7	1	cape
1.7	1	cape
1.73	1	cape
1.76	1	cape
1.77	1	cape
1.78	1	cape
1.92	1	cape
1.92	1	cape
1.92	1	cape
1.92	1	cape
2.17	1	cape
2.51	1	cape
2.52	1	cape
2.66	1	cape
2.94	1	cape
2.95	1	cape
3.22	1	cape
4	1	cape
4.04	1	cape
4.69	1	cape
4.73	1	cape
0.01865	0	cape
0.06245	0	cape
0.08955	0	cape
0.1235	0	cape
0.178	0	cape
0.178	0	cape
0.214	0	cape
0.2635	0	cape
0.2635	0	cape
0.3035	0	cape
0.401	0	cape
0.401	0	cape
0.401	0	cape
0.401	0	cape
0.401	0	cape
0.4855	0	cape
0.5165	0	cape
0.5475	0	cape
0.648	0	cape
0.648	0	cape
0.648	0	cape
0.648	0	cape
0.648	0	cape
0.7265	0	cape
0.7615	0	cape
0.789	0	cape
0.817	0	cape
0.8915	0	cape
0.8915	0	cape
0.8915	0	cape
0.8915	0	cape
0.97	0	cape
1.045	0	cape
1.145	0	cape
1.145	0	cape
1.145	0	cape
1.145	0	cape
1.245	0	cape
1.295	0	cape
1.385	0	cape
1.385	0	cape
1.385	0	cape
1.385	0	cape
1.495	0	cape
1.545	0	cape
1.635	0	cape
1.635	0	cape
1.635	0	cape
1.705	0	cape
1.745	0	cape
1.85	0	cape
1.85	0	cape
1.85	0	cape
1.85	0	cape
1.955	0	cape
2.015	0	cape
2.095	0	cape
2.095	0	cape
2.095	0	cape
2.095	0	cape
2.095	0	cape
2.095	0	cape
2.095	0	cape
2.095	0	cape
2.185	0	cape
2.195	0	cape
2.215	0	cape
2.235	0	cape
2.255	0	cape
2.345	0	cape
2.345	0	cape
2.345	0	cape
2.345	0	cape
2.345	0	cape
2.345	0	cape
2.345	0	cape
2.345	0	cape
2.345	0	cape
2.435	0	cape
2.455	0	cape
2.475	0	cape
2.495	0	cape
2.505	0	cape
2.59	0	cape
2.59	0	cape
2.59	0	cape
2.59	0	cape
2.59	0	cape
2.59	0	cape
2.59	0	cape
2.59	0	cape
2.675	0	cape
2.695	0	cape
2.705	0	cape
2.725	0	cape
2.745	0	cape
2.765	0	cape
2.855	0	cape
2.855	0	cape
2.855	0	cape
2.855	0	cape
2.855	0	cape
2.855	0	cape
2.855	0	cape
2.855	0	cape
2.855	0	cape
2.945	0	cape
2.965	0	cape
2.985	0	cape
3.005	0	cape
3.015	0	cape
3.095	0	cape
3.095	0	cape
3.095	0	cape
3.095	0	cape
3.095	0	cape
3.095	0	cape
3.095	0	cape
3.095	0	cape
3.095	0	cape
3.095	0	cape
3.095	0	cape
3.095	0	cape
3.095	0	cape
3.095	0	cape
3.095	0	cape
3.095	0	cape
3.095	0	cape
3.095	0	cape
3.095	0	cape
3.095	0	cape
3.095	0	cape
3.095	0	cape
3.175	0	cape
3.185	0	cape
3.185	0	cape
3.195	0	cape
3.205	0	cape
3.205	0	cape
3.215	0	cape
3.225	0	cape
3.225	0	cape
3.235	0	cape
3.245	0	cape
3.245	0	cape
3.255	0	cape
3.265	0	cape
3.345	0	cape
3.345	0	cape
3.345	0	cape
3.345	0	cape
3.345	0	cape
3.345	0	cape
3.345	0	cape
3.345	0	cape
3.345	0	cape
3.345	0	cape
3.345	0	cape
3.345	0	cape
3.345	0	cape
3.345	0	cape
3.345	0	cape
3.345	0	cape
3.345	0	cape
3.345	0	cape
3.345	0	cape
3.345	0	cape
3.345	0	cape
3.345	0	cape
3.425	0	cape
3.435	0	cape
3.435	0	cape
3.445	0	cape
3.455	0	cape
3.455	0	cape
3.465	0	cape
3.475	0	cape
3.475	0	cape
3.485	0	cape
3.495	0	cape
3.495	0	cape
3.505	0	cape
3.515	0	cape
3.525	0	cape
3.525	0	cape
3.605	0	cape
3.605	0	cape
3.605	0	cape
3.605	0	cape
3.605	0	cape
3.605	0	cape
3.605	0	cape
3.605	0	cape
3.605	0	cape
3.605	0	cape
3.605	0	cape
3.605	0	cape
3.605	0	cape
3.605	0	cape
3.605	0	cape
3.605	0	cape
3.605	0	cape
3.605	0	cape
3.605	0	cape
3.605	0	cape
3.605	0	cape
3.685	0	cape
3.685	0	cape
3.695	0	cape
3.705	0	cape
3.705	0	cape
3.715	0	cape
3.725	0	cape
3.725	0	cape
3.735	0	cape
3.745	0	cape
3.745	0	cape
3.755	0	cape
3.765	0	cape
3.775	0	cape
3.775	0	cape
3.785	0	cape
3.865	0	cape
3.865	0	cape
3.865	0	cape
3.865	0	cape
3.865	0	cape
3.865	0	cape
3.865	0	cape
3.865	0	cape
3.865	0	cape
3.865	0	cape
3.865	0	cape
3.865	0	cape
3.865	0	cape
3.865	0	cape
3.865	0	cape
3.865	0	cape
3.865	0	cape
3.865	0	cape
3.865	0	cape
3.865	0	cape
3.865	0	cape
3.865	0	cape
3.945	0	cape
3.955	0	cape
3.955	0	cape
3.965	0	cape
3.975	0	cape
3.975	0	cape
3.985	0	cape
3.995	0	cape
4.005	0	cape
4.005	0	cape
4.015	0	cape
4.015	0	cape
4.015	0	cape
4.025	0	cape
4.025	0	cape
4.035	0	cape
4.035	0	cape
4.035	0	cape
4.11	0	cape
4.11	0	cape
4.11	0	cape
4.11	0	cape
4.11	0	cape
4.11	0	cape
4.11	0	cape
4.11	0	cape
4.11	0	cape
4.11	0	cape
4.11	0	cape
4.11	0	cape
4.11	0	cape
4.11	0	cape
4.11	0	cape
4.11	0	cape
4.11	0	cape
4.11	0	cape
4.11	0	cape
4.11	0	cape
4.11	0	cape
4.11	0	cape
4.11	0	cape
4.11	0	cape
4.11	0	cape
4.11	0	cape
4.11	0	cape
4.11	0	cape
4.11	0	cape
4.11	0	cape
4.11	0	cape
4.11	0	cape
4.11	0	cape
4.11	0	cape
4.11	0	cape
4.11	0	cape
4.11	0	cape
4.185	0	cape
4.185	0	cape
4.185	0	cape
4.195	0	cape
4.195	0	cape
4.195	0	cape
4.205	0	cape
4.205	0	cape
4.215	0	cape
4.215	0	cape
4.215	0	cape
4.225	0	cape
4.225	0	cape
4.235	0	cape
4.235	0	cape
4.235	0	cape
4.245	0	cape
4.245	0	cape
4.245	0	cape
4.255	0	cape
4.255	0	cape
4.265	0	cape
4.265	0	cape
4.265	0	cape
4.275	0	cape
4.275	0	cape
4.275	0	cape
4.285	0	cape
4.285	0	cape
4.365	0	cape
4.365	0	cape
4.365	0	cape
4.365	0	cape
4.365	0	cape
4.365	0	cape
4.365	0	cape
4.365	0	cape
4.365	0	cape
4.365	0	cape
4.365	0	cape
4.365	0	cape
4.365	0	cape
4.365	0	cape
4.365	0	cape
4.365	0	cape
4.365	0	cape
4.365	0	cape
4.365	0	cape
4.365	0	cape
4.365	0	cape
4.365	0	cape
4.365	0	cape
4.365	0	cape
4.365	0	cape
4.365	0	cape
4.365	0	cape
4.365	0	cape
4.365	0	cape
4.365	0	cape
4.365	0	cape
4.365	0	cape
4.365	0	cape
4.365	0	cape
4.365	0	cape
4.365	0	cape
4.365	0	cape
4.365	0	cape
4.365	0	cape
4.365	0	cape
4.445	0	cape
4.445	0	cape
4.445	0	cape
4.455	0	cape
4.455	0	cape
4.465	0	cape
4.465	0	cape
4.465	0	cape
4.475	0	cape
4.475	0	cape
4.475	0	cape
4.485	0	cape
4.485	0	cape
4.495	0	cape
4.495	0	cape
4.495	0	cape
4.505	0	cape
4.505	0	cape
4.505	0	cape
4.515	0	cape
4.515	0	cape
4.525	0	cape
4.525	0	cape
4.525	0	cape
4.535	0	cape
4.535	0	cape
4.535	0	cape
4.545	0	cape
4.545	0	cape
4.62	0	cape
4.62	0	cape
4.62	0	cape
4.62	0	cape
4.62	0	cape
4.62	0	cape
4.62	0	cape
4.62	0	cape
4.62	0	cape
4.62	0	cape
4.62	0	cape
4.62	0	cape
4.62	0	cape
4.62	0	cape
4.62	0	cape
4.62	0	cape
4.62	0	cape
4.62	0	cape
4.62	0	cape
4.62	0	cape
4.62	0	cape
4.62	0	cape
4.62	0	cape
4.62	0	cape
4.62	0	cape
4.62	0	cape
4.62	0	cape
4.62	0	cape
4.62	0	cape
4.62	0	cape
4.62	0	cape
4.62	0	cape
4.62	0	cape
4.62	0	cape
4.62	0	cape
4.62	0	cape
4.62	0	cape
4.695	0	cape
4.695	0	cape
4.695	0	cape
4.705	0	cape
4.705	0	cape
4.705	0	cape
4.715	0	cape
4.715	0	cape
4.725	0	cape
4.725	0	cape
4.725	0	cape
4.735	0	cape
4.735	0	cape
4.735	0	cape
4.745	0	cape
4.745	0	cape
4.755	0	cape
4.755	0	cape
4.755	0	cape
4.765	0	cape
4.765	0	cape
4.765	0	cape
4.775	0	cape
4.775	0	cape
4.86	0	cape
4.86	0	cape
4.86	0	cape
4.86	0	cape
4.86	0	cape
4.86	0	cape
4.86	0	cape
4.86	0	cape
4.86	0	cape
4.86	0	cape
4.86	0	cape
4.86	0	cape
4.86	0	cape
4.86	0	cape
4.86	0	cape
4.86	0	cape
4.86	0	cape
4.86	0	cape
4.86	0	cape
4.86	0	cape
4.86	0	cape
4.86	0	cape
4.86	0	cape
4.86	0	cape
4.86	0	cape
4.86	0	cape
4.86	0	cape
4.86	0	cape
4.86	0	cape
4.86	0	cape
4.86	0	cape
4.86	0	cape
4.86	0	cape
4.86	0	cape
4.86	0	cape
4.86	0	cape
4.86	0	cape
4.86	0	cape
4.86	0	cape
4.86	0	cape
4.86	0	cape
4.86	0	cape
4.86	0	cape
4.95	0	cape
4.95	0	cape
4.95	0	cape
4.95	0	cape
4.95	0	cape
4.965	0	cape
4.965	0	cape
4.965	0	cape
4.975	0	cape
4.975	0	cape
4.985	0	cape
4.985	0	cape
4.985	0	cape
4.995	0	cape
4.995	0	cape
5.005	0	cape
5.015	0	cape
5.025	0	cape
5.105	0	cape
5.105	0	cape
5.105	0	cape
5.105	0	cape
5.105	0	cape
5.105	0	cape
5.105	0	cape
5.105	0	cape
5.105	0	cape
5.105	0	cape
5.105	0	cape
5.105	0	cape
5.105	0	cape
5.105	0	cape
5.105	0	cape
5.105	0	cape
5.105	0	cape
5.105	0	cape
5.105	0	cape
5.105	0	cape
5.185	0	cape
5.195	0	cape
5.205	0	cape
5.215	0	cape
5.215	0	cape
5.225	0	cape
5.235	0	cape
5.245	0	cape
5.245	0	cape
5.255	0	cape
5.265	0	cape
5.275	0	cape
5.285	0	cape
5.285	0	cape
5.365	0	cape
5.365	0	cape
5.365	0	cape
5.365	0	cape
5.365	0	cape
5.365	0	cape
5.365	0	cape
5.365	0	cape
5.365	0	cape
5.365	0	cape
5.365	0	cape
5.365	0	cape
5.365	0	cape
5.365	0	cape
5.365	0	cape
5.365	0	cape
5.365	0	cape
5.365	0	cape
5.365	0	cape
5.445	0	cape
5.455	0	cape
5.465	0	cape
5.465	0	cape
5.475	0	cape
5.485	0	cape
5.495	0	cape
5.495	0	cape
5.505	0	cape
5.515	0	cape
5.525	0	cape
5.535	0	cape
5.535	0	cape
5.545	0	cape
5.625	0	cape
5.625	0	cape
5.625	0	cape
5.625	0	cape
5.625	0	cape
5.625	0	cape
5.625	0	cape
5.625	0	cape
5.625	0	cape
5.625	0	cape
5.625	0	cape
5.625	0	cape
5.625	0	cape
5.625	0	cape
5.625	0	cape
5.625	0	cape
5.625	0	cape
5.625	0	cape
5.625	0	cape
5.705	0	cape
5.715	0	cape
5.715	0	cape
5.725	0	cape
5.735	0	cape
5.745	0	cape
5.745	0	cape
5.755	0	cape
5.765	0	cape
5.775	0	cape
5.785	0	cape
5.785	0	cape
5.795	0	cape
5.805	0	cape
5.885	0	cape
5.885	0	cape
5.885	0	cape
5.885	0	cape
5.885	0	cape
5.885	0	cape
5.885	0	cape
5.885	0	cape
5.885	0	cape
5.885	0	cape
5.885	0	cape
5.885	0	cape
5.885	0	cape
5.885	0	cape
5.885	0	cape
5.885	0	cape
5.885	0	cape
5.885	0	cape
5.885	0	cape
5.965	0	cape
5.965	0	cape
5.975	0	cape
5.985	0	cape
6	0	cape
6	0	cape
6	0	cape
6	0	cape
6	0	cape
6	0	cape
6	0	cape
6	0	cape
6	0	cape
6	0	cape
6	0	cape
6	0	cape
6	0	cape
6	0	cape
6	0	cape
6	0	cape
6	0	cape
6	0	cape
6	0	cape
6	0	cape
6	0	cape
6	0	cape
6	0	cape
6	0	cape
6	0	cape
6	0	cape
6	0	cape
6	0	cape
6	0	cape
6	0	cape
6	0	cape
6	0	cape
6	0	cape
6	0	cape
6	0	cape
6	0	cape
6	0	cape
6	0	cape
6	0	cape
6	0	cape
6	0	cape
6	0	cape
6	0	cape
6	0	cape
6	0	cape
6	0	cape
6	0	cape
6	0	cape
6	0	cape
6	0	cape
