## Supplementary data files for "Cancer patient survival can be accurately parameterized, revealing time-dependent therapeutic effects and doubling the precision of small trials": NSABPR04_3B.csv

Time	Event	Arm
0.105	1	no_oxali
0.105	1	no_oxali
0.105	1	no_oxali
0.165	1	no_oxali
0.165	1	no_oxali
0.165	1	no_oxali
0.165	1	no_oxali
0.172	1	no_oxali
0.172	1	no_oxali
0.24	1	no_oxali
0.24	1	no_oxali
0.24	1	no_oxali
0.24	1	no_oxali
0.24	1	no_oxali
0.24	1	no_oxali
0.24	1	no_oxali
0.24	1	no_oxali
0.255	1	no_oxali
0.255	1	no_oxali
0.255	1	no_oxali
0.255	1	no_oxali
0.255	1	no_oxali
0.255	1	no_oxali
0.277	1	no_oxali
0.277	1	no_oxali
0.277	1	no_oxali
0.277	1	no_oxali
0.3	1	no_oxali
0.3	1	no_oxali
0.3	1	no_oxali
0.3	1	no_oxali
0.3	1	no_oxali
0.359	1	no_oxali
0.359	1	no_oxali
0.359	1	no_oxali
0.359	1	no_oxali
0.359	1	no_oxali
0.359	1	no_oxali
0.359	1	no_oxali
0.359	1	no_oxali
0.359	1	no_oxali
0.359	1	no_oxali
0.359	1	no_oxali
0.359	1	no_oxali
0.427	1	no_oxali
0.427	1	no_oxali
0.427	1	no_oxali
0.449	1	no_oxali
0.449	1	no_oxali
0.449	1	no_oxali
0.617	1	no_oxali
0.617	1	no_oxali
0.881	1	no_oxali
0.881	1	no_oxali
0.897	1	no_oxali
0.915	1	no_oxali
1.01	1	no_oxali
1.01	1	no_oxali
1.01	1	no_oxali
1.29	1	no_oxali
1.29	1	no_oxali
1.6	1	no_oxali
1.6	1	no_oxali
1.61	1	no_oxali
1.69	1	no_oxali
1.69	1	no_oxali
1.84	1	no_oxali
1.84	1	no_oxali
1.93	1	no_oxali
1.93	1	no_oxali
2.16	1	no_oxali
2.16	1	no_oxali
2.16	1	no_oxali
2.47	1	no_oxali
2.54	1	no_oxali
2.54	1	no_oxali
3.22	1	no_oxali
3.22	1	no_oxali
4.04	1	no_oxali
4.4	1	no_oxali
4.72	1	no_oxali
0.045	0	no_oxali
0.07875	0	no_oxali
0.1235	0	no_oxali
0.206	0	no_oxali
0.206	0	no_oxali
0.266	0	no_oxali
0.3295	0	no_oxali
0.3295	0	no_oxali
0.378	0	no_oxali
0.438	0	no_oxali
0.533	0	no_oxali
0.533	0	no_oxali
0.533	0	no_oxali
0.533	0	no_oxali
0.6565	0	no_oxali
0.779	0	no_oxali
0.779	0	no_oxali
0.779	0	no_oxali
0.779	0	no_oxali
0.779	0	no_oxali
0.9215	0	no_oxali
0.967	0	no_oxali
1.085	0	no_oxali
1.135	0	no_oxali
1.225	0	no_oxali
1.225	0	no_oxali
1.335	0	no_oxali
1.385	0	no_oxali
1.505	0	no_oxali
1.505	0	no_oxali
1.505	0	no_oxali
1.635	0	no_oxali
1.705	0	no_oxali
1.79	0	no_oxali
1.79	0	no_oxali
1.9	0	no_oxali
1.955	0	no_oxali
2.03	0	no_oxali
2.03	0	no_oxali
2.07	0	no_oxali
2.07	0	no_oxali
2.105	0	no_oxali
2.105	0	no_oxali
2.13	0	no_oxali
2.15	0	no_oxali
2.175	0	no_oxali
2.185	0	no_oxali
2.205	0	no_oxali
2.225	0	no_oxali
2.245	0	no_oxali
2.265	0	no_oxali
2.275	0	no_oxali
2.295	0	no_oxali
2.315	0	no_oxali
2.335	0	no_oxali
2.355	0	no_oxali
2.365	0	no_oxali
2.385	0	no_oxali
2.405	0	no_oxali
2.425	0	no_oxali
2.455	0	no_oxali
2.455	0	no_oxali
2.485	0	no_oxali
2.485	0	no_oxali
2.525	0	no_oxali
2.525	0	no_oxali
2.545	0	no_oxali
2.565	0	no_oxali
2.585	0	no_oxali
2.605	0	no_oxali
2.625	0	no_oxali
2.635	0	no_oxali
2.655	0	no_oxali
2.675	0	no_oxali
2.695	0	no_oxali
2.715	0	no_oxali
2.725	0	no_oxali
2.745	0	no_oxali
2.765	0	no_oxali
2.785	0	no_oxali
2.805	0	no_oxali
2.815	0	no_oxali
2.835	0	no_oxali
2.855	0	no_oxali
2.875	0	no_oxali
2.895	0	no_oxali
2.905	0	no_oxali
2.925	0	no_oxali
2.945	0	no_oxali
2.965	0	no_oxali
2.985	0	no_oxali
3.005	0	no_oxali
3.015	0	no_oxali
3.025	0	no_oxali
3.025	0	no_oxali
3.035	0	no_oxali
3.045	0	no_oxali
3.045	0	no_oxali
3.055	0	no_oxali
3.065	0	no_oxali
3.075	0	no_oxali
3.075	0	no_oxali
3.085	0	no_oxali
3.095	0	no_oxali
3.095	0	no_oxali
3.105	0	no_oxali
3.115	0	no_oxali
3.125	0	no_oxali
3.125	0	no_oxali
3.135	0	no_oxali
3.145	0	no_oxali
3.145	0	no_oxali
3.155	0	no_oxali
3.165	0	no_oxali
3.175	0	no_oxali
3.175	0	no_oxali
3.185	0	no_oxali
3.195	0	no_oxali
3.195	0	no_oxali
3.205	0	no_oxali
3.215	0	no_oxali
3.215	0	no_oxali
3.225	0	no_oxali
3.235	0	no_oxali
3.245	0	no_oxali
3.245	0	no_oxali
3.255	0	no_oxali
3.265	0	no_oxali
3.265	0	no_oxali
3.275	0	no_oxali
3.285	0	no_oxali
3.295	0	no_oxali
3.295	0	no_oxali
3.305	0	no_oxali
3.315	0	no_oxali
3.315	0	no_oxali
3.325	0	no_oxali
3.335	0	no_oxali
3.345	0	no_oxali
3.345	0	no_oxali
3.355	0	no_oxali
3.365	0	no_oxali
3.365	0	no_oxali
3.375	0	no_oxali
3.385	0	no_oxali
3.395	0	no_oxali
3.395	0	no_oxali
3.405	0	no_oxali
3.415	0	no_oxali
3.415	0	no_oxali
3.425	0	no_oxali
3.435	0	no_oxali
3.435	0	no_oxali
3.445	0	no_oxali
3.455	0	no_oxali
3.465	0	no_oxali
3.465	0	no_oxali
3.475	0	no_oxali
3.485	0	no_oxali
3.485	0	no_oxali
3.495	0	no_oxali
3.505	0	no_oxali
3.515	0	no_oxali
3.515	0	no_oxali
3.525	0	no_oxali
3.535	0	no_oxali
3.535	0	no_oxali
3.545	0	no_oxali
3.555	0	no_oxali
3.565	0	no_oxali
3.565	0	no_oxali
3.575	0	no_oxali
3.585	0	no_oxali
3.585	0	no_oxali
3.595	0	no_oxali
3.605	0	no_oxali
3.605	0	no_oxali
3.615	0	no_oxali
3.625	0	no_oxali
3.635	0	no_oxali
3.635	0	no_oxali
3.645	0	no_oxali
3.655	0	no_oxali
3.655	0	no_oxali
3.665	0	no_oxali
3.675	0	no_oxali
3.685	0	no_oxali
3.685	0	no_oxali
3.695	0	no_oxali
3.705	0	no_oxali
3.705	0	no_oxali
3.715	0	no_oxali
3.725	0	no_oxali
3.735	0	no_oxali
3.735	0	no_oxali
3.745	0	no_oxali
3.755	0	no_oxali
3.755	0	no_oxali
3.765	0	no_oxali
3.775	0	no_oxali
3.785	0	no_oxali
3.785	0	no_oxali
3.795	0	no_oxali
3.805	0	no_oxali
3.805	0	no_oxali
3.815	0	no_oxali
3.825	0	no_oxali
3.825	0	no_oxali
3.835	0	no_oxali
3.845	0	no_oxali
3.855	0	no_oxali
3.855	0	no_oxali
3.865	0	no_oxali
3.875	0	no_oxali
3.875	0	no_oxali
3.885	0	no_oxali
3.895	0	no_oxali
3.905	0	no_oxali
3.905	0	no_oxali
3.915	0	no_oxali
3.925	0	no_oxali
3.925	0	no_oxali
3.935	0	no_oxali
3.945	0	no_oxali
3.955	0	no_oxali
3.955	0	no_oxali
3.965	0	no_oxali
3.985	0	no_oxali
3.985	0	no_oxali
3.985	0	no_oxali
3.985	0	no_oxali
4.02	0	no_oxali
4.02	0	no_oxali
4.02	0	no_oxali
4.02	0	no_oxali
4.02	0	no_oxali
4.02	0	no_oxali
4.02	0	no_oxali
4.02	0	no_oxali
4.02	0	no_oxali
4.045	0	no_oxali
4.045	0	no_oxali
4.055	0	no_oxali
4.055	0	no_oxali
4.055	0	no_oxali
4.065	0	no_oxali
4.065	0	no_oxali
4.075	0	no_oxali
4.075	0	no_oxali
4.085	0	no_oxali
4.085	0	no_oxali
4.085	0	no_oxali
4.095	0	no_oxali
4.095	0	no_oxali
4.105	0	no_oxali
4.105	0	no_oxali
4.115	0	no_oxali
4.115	0	no_oxali
4.115	0	no_oxali
4.125	0	no_oxali
4.125	0	no_oxali
4.135	0	no_oxali
4.135	0	no_oxali
4.145	0	no_oxali
4.145	0	no_oxali
4.145	0	no_oxali
4.155	0	no_oxali
4.155	0	no_oxali
4.165	0	no_oxali
4.165	0	no_oxali
4.175	0	no_oxali
4.175	0	no_oxali
4.175	0	no_oxali
4.185	0	no_oxali
4.185	0	no_oxali
4.195	0	no_oxali
4.195	0	no_oxali
4.195	0	no_oxali
4.205	0	no_oxali
4.205	0	no_oxali
4.215	0	no_oxali
4.215	0	no_oxali
4.225	0	no_oxali
4.225	0	no_oxali
4.225	0	no_oxali
4.235	0	no_oxali
4.235	0	no_oxali
4.245	0	no_oxali
4.245	0	no_oxali
4.255	0	no_oxali
4.255	0	no_oxali
4.255	0	no_oxali
4.265	0	no_oxali
4.265	0	no_oxali
4.275	0	no_oxali
4.275	0	no_oxali
4.285	0	no_oxali
4.285	0	no_oxali
4.285	0	no_oxali
4.295	0	no_oxali
4.295	0	no_oxali
4.305	0	no_oxali
4.305	0	no_oxali
4.315	0	no_oxali
4.315	0	no_oxali
4.315	0	no_oxali
4.325	0	no_oxali
4.325	0	no_oxali
4.335	0	no_oxali
4.335	0	no_oxali
4.345	0	no_oxali
4.345	0	no_oxali
4.345	0	no_oxali
4.355	0	no_oxali
4.355	0	no_oxali
4.365	0	no_oxali
4.365	0	no_oxali
4.385	0	no_oxali
4.385	0	no_oxali
4.385	0	no_oxali
4.385	0	no_oxali
4.385	0	no_oxali
4.385	0	no_oxali
4.385	0	no_oxali
4.385	0	no_oxali
4.405	0	no_oxali
4.405	0	no_oxali
4.415	0	no_oxali
4.415	0	no_oxali
4.425	0	no_oxali
4.425	0	no_oxali
4.425	0	no_oxali
4.435	0	no_oxali
4.435	0	no_oxali
4.445	0	no_oxali
4.445	0	no_oxali
4.455	0	no_oxali
4.455	0	no_oxali
4.455	0	no_oxali
4.465	0	no_oxali
4.465	0	no_oxali
4.475	0	no_oxali
4.475	0	no_oxali
4.485	0	no_oxali
4.485	0	no_oxali
4.485	0	no_oxali
4.495	0	no_oxali
4.495	0	no_oxali
4.505	0	no_oxali
4.505	0	no_oxali
4.515	0	no_oxali
4.515	0	no_oxali
4.515	0	no_oxali
4.525	0	no_oxali
4.525	0	no_oxali
4.535	0	no_oxali
4.535	0	no_oxali
4.545	0	no_oxali
4.545	0	no_oxali
4.545	0	no_oxali
4.555	0	no_oxali
4.555	0	no_oxali
4.565	0	no_oxali
4.565	0	no_oxali
4.575	0	no_oxali
4.575	0	no_oxali
4.575	0	no_oxali
4.585	0	no_oxali
4.585	0	no_oxali
4.595	0	no_oxali
4.595	0	no_oxali
4.595	0	no_oxali
4.605	0	no_oxali
4.605	0	no_oxali
4.615	0	no_oxali
4.615	0	no_oxali
4.625	0	no_oxali
4.625	0	no_oxali
4.625	0	no_oxali
4.635	0	no_oxali
4.635	0	no_oxali
4.645	0	no_oxali
4.645	0	no_oxali
4.655	0	no_oxali
4.655	0	no_oxali
4.655	0	no_oxali
4.665	0	no_oxali
4.665	0	no_oxali
4.675	0	no_oxali
4.675	0	no_oxali
4.685	0	no_oxali
4.685	0	no_oxali
4.685	0	no_oxali
4.695	0	no_oxali
4.695	0	no_oxali
4.705	0	no_oxali
4.705	0	no_oxali
4.715	0	no_oxali
4.715	0	no_oxali
4.715	0	no_oxali
4.725	0	no_oxali
4.725	0	no_oxali
4.735	0	no_oxali
4.735	0	no_oxali
4.745	0	no_oxali
4.745	0	no_oxali
4.745	0	no_oxali
4.755	0	no_oxali
4.755	0	no_oxali
4.765	0	no_oxali
4.765	0	no_oxali
4.775	0	no_oxali
4.775	0	no_oxali
4.775	0	no_oxali
4.785	0	no_oxali
4.785	0	no_oxali
4.795	0	no_oxali
4.795	0	no_oxali
4.795	0	no_oxali
4.805	0	no_oxali
4.805	0	no_oxali
4.815	0	no_oxali
4.815	0	no_oxali
4.825	0	no_oxali
4.825	0	no_oxali
4.825	0	no_oxali
4.835	0	no_oxali
4.835	0	no_oxali
4.845	0	no_oxali
4.845	0	no_oxali
4.855	0	no_oxali
4.855	0	no_oxali
4.855	0	no_oxali
4.865	0	no_oxali
4.865	0	no_oxali
4.875	0	no_oxali
4.875	0	no_oxali
4.885	0	no_oxali
4.885	0	no_oxali
4.885	0	no_oxali
4.895	0	no_oxali
4.895	0	no_oxali
4.905	0	no_oxali
4.905	0	no_oxali
4.915	0	no_oxali
4.915	0	no_oxali
4.915	0	no_oxali
4.925	0	no_oxali
4.925	0	no_oxali
4.935	0	no_oxali
4.935	0	no_oxali
4.945	0	no_oxali
4.945	0	no_oxali
4.945	0	no_oxali
4.955	0	no_oxali
4.955	0	no_oxali
4.965	0	no_oxali
4.965	0	no_oxali
4.975	0	no_oxali
4.975	0	no_oxali
4.975	0	no_oxali
4.985	0	no_oxali
4.985	0	no_oxali
4.995	0	no_oxali
4.995	0	no_oxali
5.015	0	no_oxali
5.025	0	no_oxali
5.035	0	no_oxali
5.045	0	no_oxali
5.055	0	no_oxali
5.065	0	no_oxali
5.075	0	no_oxali
5.085	0	no_oxali
5.095	0	no_oxali
5.115	0	no_oxali
5.125	0	no_oxali
5.135	0	no_oxali
5.145	0	no_oxali
5.155	0	no_oxali
5.165	0	no_oxali
5.175	0	no_oxali
5.185	0	no_oxali
5.195	0	no_oxali
5.215	0	no_oxali
5.225	0	no_oxali
5.235	0	no_oxali
5.245	0	no_oxali
5.255	0	no_oxali
5.265	0	no_oxali
5.275	0	no_oxali
5.285	0	no_oxali
5.295	0	no_oxali
5.315	0	no_oxali
5.325	0	no_oxali
5.335	0	no_oxali
5.345	0	no_oxali
5.355	0	no_oxali
5.365	0	no_oxali
5.375	0	no_oxali
5.385	0	no_oxali
5.395	0	no_oxali
5.415	0	no_oxali
5.425	0	no_oxali
5.435	0	no_oxali
5.445	0	no_oxali
5.455	0	no_oxali
5.465	0	no_oxali
5.475	0	no_oxali
5.485	0	no_oxali
5.495	0	no_oxali
5.515	0	no_oxali
5.525	0	no_oxali
5.535	0	no_oxali
5.545	0	no_oxali
5.555	0	no_oxali
5.565	0	no_oxali
5.575	0	no_oxali
5.585	0	no_oxali
5.595	0	no_oxali
5.615	0	no_oxali
5.625	0	no_oxali
5.635	0	no_oxali
5.645	0	no_oxali
5.655	0	no_oxali
5.665	0	no_oxali
5.675	0	no_oxali
5.685	0	no_oxali
5.695	0	no_oxali
5.715	0	no_oxali
5.725	0	no_oxali
5.735	0	no_oxali
5.745	0	no_oxali
5.755	0	no_oxali
5.765	0	no_oxali
5.775	0	no_oxali
5.785	0	no_oxali
5.795	0	no_oxali
5.815	0	no_oxali
5.825	0	no_oxali
5.835	0	no_oxali
5.845	0	no_oxali
5.855	0	no_oxali
5.865	0	no_oxali
5.875	0	no_oxali
5.885	0	no_oxali
5.895	0	no_oxali
5.915	0	no_oxali
5.925	0	no_oxali
5.935	0	no_oxali
5.945	0	no_oxali
5.955	0	no_oxali
5.965	0	no_oxali
5.975	0	no_oxali
5.985	0	no_oxali
6	0	no_oxali
6	0	no_oxali
6	0	no_oxali
6	0	no_oxali
6	0	no_oxali
6	0	no_oxali
0.127	1	oxali
0.15	1	oxali
0.15	1	oxali
0.18	1	oxali
0.18	1	oxali
0.18	1	oxali
0.18	1	oxali
0.18	1	oxali
0.197	1	oxali
0.197	1	oxali
0.197	1	oxali
0.197	1	oxali
0.197	1	oxali
0.216	1	oxali
0.216	1	oxali
0.221	1	oxali
0.221	1	oxali
0.227	1	oxali
0.229	1	oxali
0.237	1	oxali
0.237	1	oxali
0.239	1	oxali
0.285	1	oxali
0.285	1	oxali
0.285	1	oxali
0.285	1	oxali
0.285	1	oxali
0.285	1	oxali
0.285	1	oxali
0.285	1	oxali
0.285	1	oxali
0.285	1	oxali
0.285	1	oxali
0.285	1	oxali
0.285	1	oxali
0.285	1	oxali
0.285	1	oxali
0.285	1	oxali
0.285	1	oxali
0.285	1	oxali
0.285	1	oxali
0.285	1	oxali
0.287	1	oxali
0.291	1	oxali
0.296	1	oxali
0.3	1	oxali
0.301	1	oxali
0.305	1	oxali
0.313	1	oxali
0.313	1	oxali
0.473	1	oxali
0.473	1	oxali
0.72	1	oxali
0.967	1	oxali
0.967	1	oxali
0.967	1	oxali
1.02	1	oxali
1.2	1	oxali
1.2	1	oxali
1.28	1	oxali
1.31	1	oxali
1.5	1	oxali
1.7	1	oxali
1.74	1	oxali
1.94	1	oxali
1.94	1	oxali
2.44	1	oxali
2.74	1	oxali
2.76	1	oxali
2.94	1	oxali
3.45	1	oxali
3.45	1	oxali
3.69	1	oxali
3.94	1	oxali
4.7	1	oxali
5.03	1	oxali
0.026245	0	oxali
0.06375	0	oxali
0.10475	0	oxali
0.1385	0	oxali
0.1885	0	oxali
0.224	0	oxali
0.262	0	oxali
0.2965	0	oxali
0.397	0	oxali
0.397	0	oxali
0.397	0	oxali
0.397	0	oxali
0.481	0	oxali
0.5205	0	oxali
0.5545	0	oxali
0.646	0	oxali
0.646	0	oxali
0.646	0	oxali
0.646	0	oxali
0.741	0	oxali
0.776	0	oxali
0.8135	0	oxali
0.901	0	oxali
0.901	0	oxali
0.901	0	oxali
0.901	0	oxali
1.035	0	oxali
1.135	0	oxali
1.135	0	oxali
1.135	0	oxali
1.135	0	oxali
1.235	0	oxali
1.265	0	oxali
1.305	0	oxali
1.38	0	oxali
1.38	0	oxali
1.38	0	oxali
1.465	0	oxali
1.495	0	oxali
1.535	0	oxali
1.63	0	oxali
1.63	0	oxali
1.63	0	oxali
1.63	0	oxali
1.735	0	oxali
1.765	0	oxali
1.87	0	oxali
1.87	0	oxali
1.87	0	oxali
1.87	0	oxali
1.965	0	oxali
2.015	0	oxali
2.035	0	oxali
2.125	0	oxali
2.125	0	oxali
2.125	0	oxali
2.125	0	oxali
2.125	0	oxali
2.125	0	oxali
2.125	0	oxali
2.125	0	oxali
2.125	0	oxali
2.215	0	oxali
2.235	0	oxali
2.245	0	oxali
2.265	0	oxali
2.285	0	oxali
2.37	0	oxali
2.37	0	oxali
2.37	0	oxali
2.37	0	oxali
2.37	0	oxali
2.37	0	oxali
2.37	0	oxali
2.37	0	oxali
2.445	0	oxali
2.465	0	oxali
2.485	0	oxali
2.495	0	oxali
2.515	0	oxali
2.535	0	oxali
2.625	0	oxali
2.625	0	oxali
2.625	0	oxali
2.625	0	oxali
2.625	0	oxali
2.625	0	oxali
2.625	0	oxali
2.625	0	oxali
2.625	0	oxali
2.715	0	oxali
2.735	0	oxali
2.745	0	oxali
2.765	0	oxali
2.785	0	oxali
2.87	0	oxali
2.87	0	oxali
2.87	0	oxali
2.87	0	oxali
2.87	0	oxali
2.87	0	oxali
2.87	0	oxali
2.87	0	oxali
2.945	0	oxali
2.965	0	oxali
2.985	0	oxali
3.005	0	oxali
3.015	0	oxali
3.025	0	oxali
3.035	0	oxali
3.035	0	oxali
3.045	0	oxali
3.12	0	oxali
3.12	0	oxali
3.12	0	oxali
3.12	0	oxali
3.12	0	oxali
3.12	0	oxali
3.12	0	oxali
3.12	0	oxali
3.12	0	oxali
3.12	0	oxali
3.12	0	oxali
3.12	0	oxali
3.12	0	oxali
3.12	0	oxali
3.12	0	oxali
3.12	0	oxali
3.12	0	oxali
3.12	0	oxali
3.195	0	oxali
3.205	0	oxali
3.205	0	oxali
3.215	0	oxali
3.225	0	oxali
3.235	0	oxali
3.245	0	oxali
3.245	0	oxali
3.255	0	oxali
3.265	0	oxali
3.275	0	oxali
3.275	0	oxali
3.285	0	oxali
3.295	0	oxali
3.375	0	oxali
3.375	0	oxali
3.375	0	oxali
3.375	0	oxali
3.375	0	oxali
3.375	0	oxali
3.375	0	oxali
3.375	0	oxali
3.375	0	oxali
3.375	0	oxali
3.375	0	oxali
3.375	0	oxali
3.375	0	oxali
3.375	0	oxali
3.375	0	oxali
3.375	0	oxali
3.375	0	oxali
3.375	0	oxali
3.375	0	oxali
3.375	0	oxali
3.455	0	oxali
3.465	0	oxali
3.475	0	oxali
3.485	0	oxali
3.485	0	oxali
3.495	0	oxali
3.505	0	oxali
3.515	0	oxali
3.515	0	oxali
3.525	0	oxali
3.535	0	oxali
3.615	0	oxali
3.615	0	oxali
3.615	0	oxali
3.615	0	oxali
3.615	0	oxali
3.615	0	oxali
3.615	0	oxali
3.615	0	oxali
3.615	0	oxali
3.615	0	oxali
3.615	0	oxali
3.615	0	oxali
3.615	0	oxali
3.615	0	oxali
3.615	0	oxali
3.615	0	oxali
3.615	0	oxali
3.615	0	oxali
3.615	0	oxali
3.615	0	oxali
3.695	0	oxali
3.705	0	oxali
3.715	0	oxali
3.725	0	oxali
3.725	0	oxali
3.735	0	oxali
3.745	0	oxali
3.755	0	oxali
3.755	0	oxali
3.765	0	oxali
3.775	0	oxali
3.785	0	oxali
3.795	0	oxali
3.795	0	oxali
3.87	0	oxali
3.87	0	oxali
3.87	0	oxali
3.87	0	oxali
3.87	0	oxali
3.87	0	oxali
3.87	0	oxali
3.87	0	oxali
3.87	0	oxali
3.87	0	oxali
3.87	0	oxali
3.87	0	oxali
3.87	0	oxali
3.87	0	oxali
3.87	0	oxali
3.87	0	oxali
3.87	0	oxali
3.87	0	oxali
3.945	0	oxali
3.955	0	oxali
3.965	0	oxali
3.965	0	oxali
3.975	0	oxali
3.985	0	oxali
3.995	0	oxali
4.005	0	oxali
4.005	0	oxali
4.015	0	oxali
4.015	0	oxali
4.025	0	oxali
4.025	0	oxali
4.035	0	oxali
4.035	0	oxali
4.035	0	oxali
4.115	0	oxali
4.115	0	oxali
4.115	0	oxali
4.115	0	oxali
4.115	0	oxali
4.115	0	oxali
4.115	0	oxali
4.115	0	oxali
4.115	0	oxali
4.115	0	oxali
4.115	0	oxali
4.115	0	oxali
4.115	0	oxali
4.115	0	oxali
4.115	0	oxali
4.115	0	oxali
4.115	0	oxali
4.115	0	oxali
4.115	0	oxali
4.115	0	oxali
4.115	0	oxali
4.115	0	oxali
4.115	0	oxali
4.115	0	oxali
4.115	0	oxali
4.115	0	oxali
4.115	0	oxali
4.115	0	oxali
4.115	0	oxali
4.115	0	oxali
4.115	0	oxali
4.115	0	oxali
4.115	0	oxali
4.115	0	oxali
4.195	0	oxali
4.195	0	oxali
4.205	0	oxali
4.205	0	oxali
4.215	0	oxali
4.215	0	oxali
4.215	0	oxali
4.225	0	oxali
4.225	0	oxali
4.235	0	oxali
4.235	0	oxali
4.245	0	oxali
4.245	0	oxali
4.245	0	oxali
4.255	0	oxali
4.255	0	oxali
4.265	0	oxali
4.265	0	oxali
4.275	0	oxali
4.275	0	oxali
4.285	0	oxali
4.285	0	oxali
4.285	0	oxali
4.295	0	oxali
4.295	0	oxali
4.375	0	oxali
4.375	0	oxali
4.375	0	oxali
4.375	0	oxali
4.375	0	oxali
4.375	0	oxali
4.375	0	oxali
4.375	0	oxali
4.375	0	oxali
4.375	0	oxali
4.375	0	oxali
4.375	0	oxali
4.375	0	oxali
4.375	0	oxali
4.375	0	oxali
4.375	0	oxali
4.375	0	oxali
4.375	0	oxali
4.375	0	oxali
4.375	0	oxali
4.375	0	oxali
4.375	0	oxali
4.375	0	oxali
4.375	0	oxali
4.375	0	oxali
4.375	0	oxali
4.375	0	oxali
4.375	0	oxali
4.375	0	oxali
4.375	0	oxali
4.375	0	oxali
4.375	0	oxali
4.375	0	oxali
4.375	0	oxali
4.455	0	oxali
4.455	0	oxali
4.465	0	oxali
4.465	0	oxali
4.465	0	oxali
4.475	0	oxali
4.475	0	oxali
4.485	0	oxali
4.485	0	oxali
4.495	0	oxali
4.495	0	oxali
4.495	0	oxali
4.505	0	oxali
4.505	0	oxali
4.515	0	oxali
4.515	0	oxali
4.525	0	oxali
4.525	0	oxali
4.535	0	oxali
4.535	0	oxali
4.535	0	oxali
4.545	0	oxali
4.545	0	oxali
4.555	0	oxali
4.555	0	oxali
4.63	0	oxali
4.63	0	oxali
4.63	0	oxali
4.63	0	oxali
4.63	0	oxali
4.63	0	oxali
4.63	0	oxali
4.63	0	oxali
4.63	0	oxali
4.63	0	oxali
4.63	0	oxali
4.63	0	oxali
4.63	0	oxali
4.63	0	oxali
4.63	0	oxali
4.63	0	oxali
4.63	0	oxali
4.63	0	oxali
4.63	0	oxali
4.63	0	oxali
4.63	0	oxali
4.63	0	oxali
4.63	0	oxali
4.63	0	oxali
4.63	0	oxali
4.63	0	oxali
4.63	0	oxali
4.63	0	oxali
4.63	0	oxali
4.63	0	oxali
4.63	0	oxali
4.63	0	oxali
4.705	0	oxali
4.705	0	oxali
4.715	0	oxali
4.715	0	oxali
4.715	0	oxali
4.725	0	oxali
4.725	0	oxali
4.735	0	oxali
4.735	0	oxali
4.745	0	oxali
4.745	0	oxali
4.745	0	oxali
4.755	0	oxali
4.755	0	oxali
4.765	0	oxali
4.765	0	oxali
4.775	0	oxali
4.775	0	oxali
4.785	0	oxali
4.785	0	oxali
4.785	0	oxali
4.795	0	oxali
4.795	0	oxali
4.805	0	oxali
4.805	0	oxali
4.885	0	oxali
4.885	0	oxali
4.885	0	oxali
4.885	0	oxali
4.885	0	oxali
4.885	0	oxali
4.885	0	oxali
4.885	0	oxali
4.885	0	oxali
4.885	0	oxali
4.885	0	oxali
4.885	0	oxali
4.885	0	oxali
4.885	0	oxali
4.885	0	oxali
4.885	0	oxali
4.885	0	oxali
4.885	0	oxali
4.885	0	oxali
4.885	0	oxali
4.885	0	oxali
4.885	0	oxali
4.885	0	oxali
4.885	0	oxali
4.885	0	oxali
4.885	0	oxali
4.885	0	oxali
4.885	0	oxali
4.885	0	oxali
4.885	0	oxali
4.885	0	oxali
4.885	0	oxali
4.885	0	oxali
4.885	0	oxali
4.965	0	oxali
4.965	0	oxali
4.965	0	oxali
4.975	0	oxali
4.975	0	oxali
4.985	0	oxali
4.985	0	oxali
4.995	0	oxali
4.995	0	oxali
5.015	0	oxali
5.025	0	oxali
5.035	0	oxali
5.11	0	oxali
5.11	0	oxali
5.11	0	oxali
5.11	0	oxali
5.11	0	oxali
5.11	0	oxali
5.11	0	oxali
5.11	0	oxali
5.11	0	oxali
5.11	0	oxali
5.11	0	oxali
5.11	0	oxali
5.11	0	oxali
5.11	0	oxali
5.185	0	oxali
5.195	0	oxali
5.205	0	oxali
5.215	0	oxali
5.225	0	oxali
5.235	0	oxali
5.245	0	oxali
5.255	0	oxali
5.265	0	oxali
5.275	0	oxali
5.285	0	oxali
5.295	0	oxali
5.37	0	oxali
5.37	0	oxali
5.37	0	oxali
5.37	0	oxali
5.37	0	oxali
5.37	0	oxali
5.37	0	oxali
5.37	0	oxali
5.37	0	oxali
5.37	0	oxali
5.37	0	oxali
5.37	0	oxali
5.37	0	oxali
5.445	0	oxali
5.455	0	oxali
5.465	0	oxali
5.475	0	oxali
5.485	0	oxali
5.495	0	oxali
5.505	0	oxali
5.515	0	oxali
5.525	0	oxali
5.535	0	oxali
5.545	0	oxali
5.555	0	oxali
5.63	0	oxali
5.63	0	oxali
5.63	0	oxali
5.63	0	oxali
5.63	0	oxali
5.63	0	oxali
5.63	0	oxali
5.63	0	oxali
5.63	0	oxali
5.63	0	oxali
5.63	0	oxali
5.63	0	oxali
5.63	0	oxali
5.705	0	oxali
5.715	0	oxali
5.725	0	oxali
5.735	0	oxali
5.745	0	oxali
5.755	0	oxali
5.765	0	oxali
5.775	0	oxali
5.785	0	oxali
5.795	0	oxali
5.805	0	oxali
5.885	0	oxali
5.885	0	oxali
5.885	0	oxali
5.885	0	oxali
5.885	0	oxali
5.885	0	oxali
5.885	0	oxali
5.885	0	oxali
5.885	0	oxali
5.885	0	oxali
5.885	0	oxali
5.885	0	oxali
5.885	0	oxali
5.885	0	oxali
5.885	0	oxali
5.965	0	oxali
5.975	0	oxali
5.985	0	oxali
6	0	oxali
6	0	oxali
6	0	oxali
6	0	oxali
6	0	oxali
6	0	oxali
6	0	oxali
6	0	oxali
6	0	oxali
6	0	oxali
