## Supplementary data files for "Cancer patient survival can be accurately parameterized, revealing time-dependent therapeutic effects and doubling the precision of small trials": NSABPR04_5A.csv

Time	Event	Arm
0.335	1	5fu
0.351	1	5fu
0.392	1	5fu
0.399	1	5fu
0.491	1	5fu
0.522	1	5fu
0.582	1	5fu
0.582	1	5fu
0.582	1	5fu
0.62	1	5fu
0.649	1	5fu
0.649	1	5fu
0.649	1	5fu
0.666	1	5fu
0.876	1	5fu
0.876	1	5fu
0.876	1	5fu
0.876	1	5fu
0.876	1	5fu
0.902	1	5fu
0.915	1	5fu
0.994	1	5fu
1.07	1	5fu
1.08	1	5fu
1.08	1	5fu
1.09	1	5fu
1.15	1	5fu
1.15	1	5fu
1.15	1	5fu
1.17	1	5fu
1.21	1	5fu
1.23	1	5fu
1.33	1	5fu
1.33	1	5fu
1.33	1	5fu
1.54	1	5fu
1.68	1	5fu
1.68	1	5fu
1.68	1	5fu
1.74	1	5fu
1.77	1	5fu
1.77	1	5fu
1.79	1	5fu
1.88	1	5fu
1.91	1	5fu
1.96	1	5fu
1.96	1	5fu
1.96	1	5fu
2.03	1	5fu
2.03	1	5fu
2.08	1	5fu
2.2	1	5fu
2.2	1	5fu
2.2	1	5fu
2.2	1	5fu
2.2	1	5fu
2.2	1	5fu
2.36	1	5fu
2.36	1	5fu
2.36	1	5fu
2.36	1	5fu
2.36	1	5fu
2.47	1	5fu
2.47	1	5fu
2.47	1	5fu
2.47	1	5fu
2.47	1	5fu
2.47	1	5fu
2.47	1	5fu
2.58	1	5fu
2.58	1	5fu
2.58	1	5fu
2.58	1	5fu
2.58	1	5fu
2.69	1	5fu
2.69	1	5fu
2.69	1	5fu
2.69	1	5fu
2.9	1	5fu
2.9	1	5fu
2.9	1	5fu
3.03	1	5fu
3.03	1	5fu
3.03	1	5fu
3.12	1	5fu
3.12	1	5fu
3.12	1	5fu
3.23	1	5fu
3.23	1	5fu
3.23	1	5fu
3.23	1	5fu
3.29	1	5fu
3.36	1	5fu
3.36	1	5fu
3.36	1	5fu
3.43	1	5fu
3.49	1	5fu
3.49	1	5fu
3.49	1	5fu
3.54	1	5fu
3.6	1	5fu
3.6	1	5fu
3.6	1	5fu
3.74	1	5fu
3.84	1	5fu
3.84	1	5fu
3.84	1	5fu
3.92	1	5fu
3.92	1	5fu
3.92	1	5fu
3.99	1	5fu
3.99	1	5fu
3.99	1	5fu
4.24	1	5fu
4.24	1	5fu
4.5	1	5fu
4.5	1	5fu
4.5	1	5fu
4.5	1	5fu
4.66	1	5fu
4.66	1	5fu
4.73	1	5fu
4.77	1	5fu
4.77	1	5fu
4.77	1	5fu
4.98	1	5fu
5	1	5fu
5	1	5fu
5.26	1	5fu
5.37	1	5fu
5.59	1	5fu
5.59	1	5fu
0.08145	0	5fu
0.1605	0	5fu
0.239	0	5fu
0.2915	0	5fu
0.3835	0	5fu
0.4655	0	5fu
0.542	0	5fu
0.635	0	5fu
0.702	0	5fu
0.794	0	5fu
0.794	0	5fu
0.9365	0	5fu
1.075	0	5fu
1.14	0	5fu
1.195	0	5fu
1.25	0	5fu
1.315	0	5fu
1.39	0	5fu
1.44	0	5fu
1.505	0	5fu
1.565	0	5fu
1.63	0	5fu
1.69	0	5fu
1.75	0	5fu
1.815	0	5fu
1.87	0	5fu
1.945	0	5fu
2.015	0	5fu
2.035	0	5fu
2.05	0	5fu
2.075	0	5fu
2.09	0	5fu
2.105	0	5fu
2.13	0	5fu
2.17	0	5fu
2.17	0	5fu
2.17	0	5fu
2.17	0	5fu
2.24	0	5fu
2.24	0	5fu
2.24	0	5fu
2.24	0	5fu
2.32	0	5fu
2.32	0	5fu
2.32	0	5fu
2.32	0	5fu
2.385	0	5fu
2.385	0	5fu
2.385	0	5fu
2.44	0	5fu
2.44	0	5fu
2.44	0	5fu
2.44	0	5fu
2.495	0	5fu
2.495	0	5fu
2.55	0	5fu
2.55	0	5fu
2.55	0	5fu
2.55	0	5fu
2.61	0	5fu
2.61	0	5fu
2.61	0	5fu
2.665	0	5fu
2.665	0	5fu
2.665	0	5fu
2.725	0	5fu
2.725	0	5fu
2.725	0	5fu
2.725	0	5fu
2.79	0	5fu
2.79	0	5fu
2.79	0	5fu
2.86	0	5fu
2.86	0	5fu
2.86	0	5fu
2.86	0	5fu
2.92	0	5fu
2.92	0	5fu
2.92	0	5fu
2.985	0	5fu
2.985	0	5fu
2.985	0	5fu
2.985	0	5fu
3.075	0	5fu
3.075	0	5fu
3.075	0	5fu
3.075	0	5fu
3.075	0	5fu
3.075	0	5fu
3.075	0	5fu
3.075	0	5fu
3.075	0	5fu
3.075	0	5fu
3.155	0	5fu
3.155	0	5fu
3.155	0	5fu
3.155	0	5fu
3.155	0	5fu
3.155	0	5fu
3.155	0	5fu
3.155	0	5fu
3.155	0	5fu
3.21	0	5fu
3.21	0	5fu
3.21	0	5fu
3.21	0	5fu
3.26	0	5fu
3.26	0	5fu
3.26	0	5fu
3.26	0	5fu
3.26	0	5fu
3.26	0	5fu
3.26	0	5fu
3.26	0	5fu
3.325	0	5fu
3.325	0	5fu
3.325	0	5fu
3.325	0	5fu
3.325	0	5fu
3.325	0	5fu
3.325	0	5fu
3.325	0	5fu
3.395	0	5fu
3.395	0	5fu
3.395	0	5fu
3.395	0	5fu
3.395	0	5fu
3.395	0	5fu
3.395	0	5fu
3.395	0	5fu
3.46	0	5fu
3.46	0	5fu
3.46	0	5fu
3.46	0	5fu
3.46	0	5fu
3.46	0	5fu
3.46	0	5fu
3.515	0	5fu
3.515	0	5fu
3.515	0	5fu
3.515	0	5fu
3.515	0	5fu
3.515	0	5fu
3.57	0	5fu
3.57	0	5fu
3.57	0	5fu
3.57	0	5fu
3.57	0	5fu
3.57	0	5fu
3.57	0	5fu
3.64	0	5fu
3.64	0	5fu
3.64	0	5fu
3.64	0	5fu
3.64	0	5fu
3.64	0	5fu
3.64	0	5fu
3.64	0	5fu
3.64	0	5fu
3.64	0	5fu
3.71	0	5fu
3.71	0	5fu
3.71	0	5fu
3.71	0	5fu
3.71	0	5fu
3.71	0	5fu
3.71	0	5fu
3.79	0	5fu
3.79	0	5fu
3.79	0	5fu
3.79	0	5fu
3.79	0	5fu
3.79	0	5fu
3.79	0	5fu
3.79	0	5fu
3.79	0	5fu
3.79	0	5fu
3.79	0	5fu
3.79	0	5fu
3.86	0	5fu
3.86	0	5fu
3.86	0	5fu
3.86	0	5fu
3.86	0	5fu
3.9	0	5fu
3.9	0	5fu
3.9	0	5fu
3.9	0	5fu
3.9	0	5fu
3.955	0	5fu
3.955	0	5fu
3.955	0	5fu
3.955	0	5fu
3.955	0	5fu
3.955	0	5fu
3.955	0	5fu
3.955	0	5fu
4.03	0	5fu
4.03	0	5fu
4.03	0	5fu
4.03	0	5fu
4.03	0	5fu
4.03	0	5fu
4.03	0	5fu
4.03	0	5fu
4.03	0	5fu
4.105	0	5fu
4.105	0	5fu
4.105	0	5fu
4.105	0	5fu
4.105	0	5fu
4.105	0	5fu
4.105	0	5fu
4.105	0	5fu
4.105	0	5fu
4.105	0	5fu
4.105	0	5fu
4.105	0	5fu
4.105	0	5fu
4.105	0	5fu
4.105	0	5fu
4.105	0	5fu
4.105	0	5fu
4.105	0	5fu
4.19	0	5fu
4.19	0	5fu
4.19	0	5fu
4.19	0	5fu
4.19	0	5fu
4.19	0	5fu
4.19	0	5fu
4.19	0	5fu
4.19	0	5fu
4.19	0	5fu
4.19	0	5fu
4.19	0	5fu
4.19	0	5fu
4.19	0	5fu
4.19	0	5fu
4.19	0	5fu
4.19	0	5fu
4.19	0	5fu
4.19	0	5fu
4.19	0	5fu
4.19	0	5fu
4.19	0	5fu
4.19	0	5fu
4.19	0	5fu
4.19	0	5fu
4.19	0	5fu
4.19	0	5fu
4.265	0	5fu
4.265	0	5fu
4.265	0	5fu
4.265	0	5fu
4.265	0	5fu
4.265	0	5fu
4.265	0	5fu
4.265	0	5fu
4.265	0	5fu
4.265	0	5fu
4.265	0	5fu
4.265	0	5fu
4.265	0	5fu
4.265	0	5fu
4.32	0	5fu
4.32	0	5fu
4.32	0	5fu
4.32	0	5fu
4.32	0	5fu
4.32	0	5fu
4.32	0	5fu
4.32	0	5fu
4.32	0	5fu
4.32	0	5fu
4.32	0	5fu
4.32	0	5fu
4.32	0	5fu
4.32	0	5fu
4.32	0	5fu
4.32	0	5fu
4.425	0	5fu
4.425	0	5fu
4.425	0	5fu
4.425	0	5fu
4.425	0	5fu
4.425	0	5fu
4.425	0	5fu
4.425	0	5fu
4.425	0	5fu
4.425	0	5fu
4.425	0	5fu
4.425	0	5fu
4.425	0	5fu
4.425	0	5fu
4.425	0	5fu
4.425	0	5fu
4.425	0	5fu
4.425	0	5fu
4.425	0	5fu
4.425	0	5fu
4.425	0	5fu
4.425	0	5fu
4.425	0	5fu
4.425	0	5fu
4.425	0	5fu
4.425	0	5fu
4.425	0	5fu
4.425	0	5fu
4.425	0	5fu
4.425	0	5fu
4.425	0	5fu
4.425	0	5fu
4.425	0	5fu
4.425	0	5fu
4.425	0	5fu
4.425	0	5fu
4.425	0	5fu
4.425	0	5fu
4.425	0	5fu
4.425	0	5fu
4.53	0	5fu
4.53	0	5fu
4.53	0	5fu
4.53	0	5fu
4.53	0	5fu
4.53	0	5fu
4.53	0	5fu
4.53	0	5fu
4.53	0	5fu
4.53	0	5fu
4.53	0	5fu
4.53	0	5fu
4.53	0	5fu
4.53	0	5fu
4.53	0	5fu
4.53	0	5fu
4.61	0	5fu
4.61	0	5fu
4.61	0	5fu
4.61	0	5fu
4.61	0	5fu
4.61	0	5fu
4.61	0	5fu
4.61	0	5fu
4.61	0	5fu
4.61	0	5fu
4.61	0	5fu
4.61	0	5fu
4.61	0	5fu
4.61	0	5fu
4.61	0	5fu
4.61	0	5fu
4.61	0	5fu
4.61	0	5fu
4.61	0	5fu
4.61	0	5fu
4.61	0	5fu
4.61	0	5fu
4.61	0	5fu
4.61	0	5fu
4.61	0	5fu
4.61	0	5fu
4.61	0	5fu
4.675	0	5fu
4.675	0	5fu
4.675	0	5fu
4.675	0	5fu
4.675	0	5fu
4.675	0	5fu
4.675	0	5fu
4.675	0	5fu
4.71	0	5fu
4.71	0	5fu
4.71	0	5fu
4.71	0	5fu
4.71	0	5fu
4.71	0	5fu
4.71	0	5fu
4.71	0	5fu
4.71	0	5fu
4.71	0	5fu
4.71	0	5fu
4.75	0	5fu
4.75	0	5fu
4.75	0	5fu
4.75	0	5fu
4.75	0	5fu
4.75	0	5fu
4.75	0	5fu
4.75	0	5fu
4.75	0	5fu
4.75	0	5fu
4.75	0	5fu
4.79	0	5fu
4.79	0	5fu
4.79	0	5fu
4.79	0	5fu
4.79	0	5fu
4.79	0	5fu
4.79	0	5fu
4.79	0	5fu
4.79	0	5fu
4.79	0	5fu
4.835	0	5fu
4.835	0	5fu
4.835	0	5fu
4.835	0	5fu
4.835	0	5fu
4.835	0	5fu
4.835	0	5fu
4.835	0	5fu
4.835	0	5fu
4.835	0	5fu
4.835	0	5fu
4.835	0	5fu
4.835	0	5fu
4.835	0	5fu
4.87	0	5fu
4.87	0	5fu
4.87	0	5fu
4.87	0	5fu
4.87	0	5fu
4.93	0	5fu
4.93	0	5fu
4.93	0	5fu
4.93	0	5fu
4.93	0	5fu
4.93	0	5fu
4.93	0	5fu
4.93	0	5fu
4.93	0	5fu
4.93	0	5fu
4.93	0	5fu
4.93	0	5fu
4.93	0	5fu
4.93	0	5fu
4.93	0	5fu
4.93	0	5fu
4.93	0	5fu
4.93	0	5fu
4.93	0	5fu
4.93	0	5fu
4.93	0	5fu
4.93	0	5fu
4.93	0	5fu
4.93	0	5fu
4.93	0	5fu
4.93	0	5fu
4.93	0	5fu
4.985	0	5fu
4.985	0	5fu
4.985	0	5fu
4.995	0	5fu
4.995	0	5fu
5.01	0	5fu
5.01	0	5fu
5.04	0	5fu
5.04	0	5fu
5.04	0	5fu
5.04	0	5fu
5.04	0	5fu
5.04	0	5fu
5.07	0	5fu
5.07	0	5fu
5.07	0	5fu
5.085	0	5fu
5.095	0	5fu
5.095	0	5fu
5.11	0	5fu
5.11	0	5fu
5.11	0	5fu
5.125	0	5fu
5.135	0	5fu
5.135	0	5fu
5.15	0	5fu
5.15	0	5fu
5.15	0	5fu
5.165	0	5fu
5.175	0	5fu
5.19	0	5fu
5.19	0	5fu
5.19	0	5fu
5.205	0	5fu
5.205	0	5fu
5.235	0	5fu
5.235	0	5fu
5.235	0	5fu
5.235	0	5fu
5.235	0	5fu
5.235	0	5fu
5.235	0	5fu
5.265	0	5fu
5.28	0	5fu
5.28	0	5fu
5.28	0	5fu
5.295	0	5fu
5.295	0	5fu
5.305	0	5fu
5.32	0	5fu
5.32	0	5fu
5.32	0	5fu
5.335	0	5fu
5.345	0	5fu
5.345	0	5fu
5.36	0	5fu
5.36	0	5fu
5.36	0	5fu
5.375	0	5fu
5.385	0	5fu
5.385	0	5fu
5.4	0	5fu
5.4	0	5fu
5.4	0	5fu
5.415	0	5fu
5.425	0	5fu
5.44	0	5fu
5.44	0	5fu
5.44	0	5fu
5.455	0	5fu
5.455	0	5fu
5.465	0	5fu
5.48	0	5fu
5.48	0	5fu
5.48	0	5fu
5.495	0	5fu
5.495	0	5fu
5.505	0	5fu
5.515	0	5fu
5.53	0	5fu
5.53	0	5fu
5.53	0	5fu
5.565	0	5fu
5.565	0	5fu
5.565	0	5fu
5.565	0	5fu
5.565	0	5fu
5.565	0	5fu
5.565	0	5fu
5.595	0	5fu
5.595	0	5fu
5.61	0	5fu
5.61	0	5fu
5.61	0	5fu
5.625	0	5fu
5.635	0	5fu
5.635	0	5fu
5.65	0	5fu
5.65	0	5fu
5.65	0	5fu
5.665	0	5fu
5.675	0	5fu
5.69	0	5fu
5.69	0	5fu
5.69	0	5fu
5.705	0	5fu
5.705	0	5fu
5.715	0	5fu
5.725	0	5fu
5.725	0	5fu
5.74	0	5fu
5.74	0	5fu
5.74	0	5fu
5.755	0	5fu
5.765	0	5fu
5.78	0	5fu
5.78	0	5fu
5.78	0	5fu
5.795	0	5fu
5.795	0	5fu
5.805	0	5fu
5.82	0	5fu
5.82	0	5fu
5.82	0	5fu
5.835	0	5fu
5.845	0	5fu
5.845	0	5fu
5.86	0	5fu
5.86	0	5fu
5.86	0	5fu
5.875	0	5fu
5.885	0	5fu
5.885	0	5fu
5.9	0	5fu
5.9	0	5fu
5.9	0	5fu
5.915	0	5fu
5.925	0	5fu
5.935	0	5fu
5.935	0	5fu
5.95	0	5fu
5.95	0	5fu
5.95	0	5fu
5.965	0	5fu
5.975	0	5fu
5.975	0	5fu
6	0	5fu
6	0	5fu
6	0	5fu
6	0	5fu
6	0	5fu
6	0	5fu
6	0	5fu
6	0	5fu
6	0	5fu
6	0	5fu
6	0	5fu
6	0	5fu
6	0	5fu
6	0	5fu
6	0	5fu
6	0	5fu
6	0	5fu
6	0	5fu
6	0	5fu
6	0	5fu
6	0	5fu
6	0	5fu
6	0	5fu
6	0	5fu
6	0	5fu
6	0	5fu
6	0	5fu
6	0	5fu
6	0	5fu
6	0	5fu
6	0	5fu
6	0	5fu
6	0	5fu
6	0	5fu
6	0	5fu
6	0	5fu
6	0	5fu
6	0	5fu
6	0	5fu
6	0	5fu
6	0	5fu
6	0	5fu
6	0	5fu
6	0	5fu
6	0	5fu
6	0	5fu
6	0	5fu
6	0	5fu
6	0	5fu
6	0	5fu
6	0	5fu
6	0	5fu
6	0	5fu
6	0	5fu
0.294	1	cape
0.294	1	cape
0.294	1	cape
0.294	1	cape
0.294	1	cape
0.311	1	cape
0.324	1	cape
0.324	1	cape
0.521	1	cape
0.521	1	cape
0.521	1	cape
0.521	1	cape
0.521	1	cape
0.521	1	cape
0.534	1	cape
0.546	1	cape
0.574	1	cape
0.767	1	cape
0.767	1	cape
0.767	1	cape
0.784	1	cape
0.968	1	cape
0.968	1	cape
0.968	1	cape
0.968	1	cape
0.968	1	cape
0.968	1	cape
1.03	1	cape
1.03	1	cape
1.2	1	cape
1.2	1	cape
1.2	1	cape
1.2	1	cape
1.2	1	cape
1.2	1	cape
1.2	1	cape
1.2	1	cape
1.22	1	cape
1.24	1	cape
1.41	1	cape
1.41	1	cape
1.41	1	cape
1.41	1	cape
1.41	1	cape
1.65	1	cape
1.65	1	cape
1.89	1	cape
1.89	1	cape
1.89	1	cape
1.89	1	cape
1.89	1	cape
1.89	1	cape
1.9	1	cape
1.9	1	cape
1.94	1	cape
1.94	1	cape
2.11	1	cape
2.11	1	cape
2.11	1	cape
2.11	1	cape
2.35	1	cape
2.35	1	cape
2.38	1	cape
2.38	1	cape
2.57	1	cape
2.57	1	cape
2.57	1	cape
2.57	1	cape
2.57	1	cape
2.57	1	cape
2.57	1	cape
2.58	1	cape
2.78	1	cape
2.78	1	cape
2.78	1	cape
2.78	1	cape
2.78	1	cape
2.78	1	cape
2.78	1	cape
2.78	1	cape
3	1	cape
3	1	cape
3	1	cape
3	1	cape
3	1	cape
3.02	1	cape
3.04	1	cape
3.07	1	cape
3.23	1	cape
3.23	1	cape
3.23	1	cape
3.23	1	cape
3.23	1	cape
3.24	1	cape
3.25	1	cape
3.29	1	cape
3.44	1	cape
3.44	1	cape
3.44	1	cape
3.44	1	cape
3.52	1	cape
3.66	1	cape
3.66	1	cape
3.66	1	cape
3.66	1	cape
3.72	1	cape
3.74	1	cape
3.9	1	cape
3.9	1	cape
3.9	1	cape
3.9	1	cape
3.9	1	cape
3.95	1	cape
4.11	1	cape
4.11	1	cape
4.12	1	cape
4.18	1	cape
4.34	1	cape
4.34	1	cape
4.59	1	cape
4.82	1	cape
4.82	1	cape
4.82	1	cape
5.06	1	cape
5.06	1	cape
5.29	1	cape
5.57	1	cape
5.75	1	cape
5.75	1	cape
0.05515	0	cape
0.1075	0	cape
0.1605	0	cape
0.2125	0	cape
0.2765	0	cape
0.3175	0	cape
0.4395	0	cape
0.4395	0	cape
0.4395	0	cape
0.5275	0	cape
0.5875	0	cape
0.6805	0	cape
0.6805	0	cape
0.6805	0	cape
0.8035	0	cape
0.8955	0	cape
0.8955	0	cape
0.8955	0	cape
1.12	0	cape
1.335	0	cape
1.485	0	cape
1.57	0	cape
1.81	0	cape
2.025	0	cape
2.13	0	cape
2.145	0	cape
2.17	0	cape
2.185	0	cape
2.27	0	cape
2.27	0	cape
2.27	0	cape
2.27	0	cape
2.27	0	cape
2.27	0	cape
2.27	0	cape
2.27	0	cape
2.27	0	cape
2.37	0	cape
2.39	0	cape
2.405	0	cape
2.42	0	cape
2.5	0	cape
2.5	0	cape
2.5	0	cape
2.5	0	cape
2.5	0	cape
2.5	0	cape
2.5	0	cape
2.5	0	cape
2.59	0	cape
2.605	0	cape
2.615	0	cape
2.63	0	cape
2.715	0	cape
2.715	0	cape
2.715	0	cape
2.715	0	cape
2.715	0	cape
2.715	0	cape
2.715	0	cape
2.785	0	cape
2.8	0	cape
2.815	0	cape
2.83	0	cape
2.925	0	cape
2.925	0	cape
2.925	0	cape
2.925	0	cape
2.925	0	cape
2.925	0	cape
2.925	0	cape
2.925	0	cape
3.01	0	cape
3.01	0	cape
3.025	0	cape
3.035	0	cape
3.05	0	cape
3.05	0	cape
3.065	0	cape
3.065	0	cape
3.075	0	cape
3.155	0	cape
3.155	0	cape
3.155	0	cape
3.155	0	cape
3.155	0	cape
3.155	0	cape
3.155	0	cape
3.155	0	cape
3.155	0	cape
3.155	0	cape
3.155	0	cape
3.155	0	cape
3.155	0	cape
3.155	0	cape
3.155	0	cape
3.155	0	cape
3.155	0	cape
3.235	0	cape
3.245	0	cape
3.26	0	cape
3.26	0	cape
3.26	0	cape
3.28	0	cape
3.28	0	cape
3.365	0	cape
3.365	0	cape
3.365	0	cape
3.365	0	cape
3.365	0	cape
3.365	0	cape
3.365	0	cape
3.365	0	cape
3.365	0	cape
3.365	0	cape
3.365	0	cape
3.365	0	cape
3.365	0	cape
3.365	0	cape
3.365	0	cape
3.365	0	cape
3.365	0	cape
3.445	0	cape
3.455	0	cape
3.455	0	cape
3.47	0	cape
3.47	0	cape
3.485	0	cape
3.495	0	cape
3.51	0	cape
3.51	0	cape
3.59	0	cape
3.59	0	cape
3.59	0	cape
3.59	0	cape
3.59	0	cape
3.59	0	cape
3.59	0	cape
3.59	0	cape
3.59	0	cape
3.59	0	cape
3.59	0	cape
3.59	0	cape
3.59	0	cape
3.59	0	cape
3.59	0	cape
3.59	0	cape
3.59	0	cape
3.665	0	cape
3.68	0	cape
3.68	0	cape
3.695	0	cape
3.71	0	cape
3.71	0	cape
3.71	0	cape
3.73	0	cape
3.73	0	cape
3.745	0	cape
3.825	0	cape
3.825	0	cape
3.825	0	cape
3.825	0	cape
3.825	0	cape
3.825	0	cape
3.825	0	cape
3.825	0	cape
3.825	0	cape
3.825	0	cape
3.825	0	cape
3.825	0	cape
3.825	0	cape
3.825	0	cape
3.825	0	cape
3.825	0	cape
3.825	0	cape
3.905	0	cape
3.92	0	cape
3.92	0	cape
3.92	0	cape
3.94	0	cape
3.94	0	cape
3.955	0	cape
4.035	0	cape
4.035	0	cape
4.035	0	cape
4.035	0	cape
4.035	0	cape
4.035	0	cape
4.035	0	cape
4.035	0	cape
4.035	0	cape
4.035	0	cape
4.035	0	cape
4.035	0	cape
4.035	0	cape
4.035	0	cape
4.035	0	cape
4.035	0	cape
4.035	0	cape
4.115	0	cape
4.115	0	cape
4.125	0	cape
4.125	0	cape
4.125	0	cape
4.14	0	cape
4.14	0	cape
4.14	0	cape
4.14	0	cape
4.14	0	cape
4.14	0	cape
4.155	0	cape
4.155	0	cape
4.155	0	cape
4.17	0	cape
4.17	0	cape
4.17	0	cape
4.17	0	cape
4.17	0	cape
4.17	0	cape
4.26	0	cape
4.26	0	cape
4.26	0	cape
4.26	0	cape
4.26	0	cape
4.26	0	cape
4.26	0	cape
4.26	0	cape
4.26	0	cape
4.26	0	cape
4.26	0	cape
4.26	0	cape
4.26	0	cape
4.26	0	cape
4.26	0	cape
4.26	0	cape
4.26	0	cape
4.26	0	cape
4.26	0	cape
4.26	0	cape
4.26	0	cape
4.26	0	cape
4.26	0	cape
4.26	0	cape
4.26	0	cape
4.26	0	cape
4.26	0	cape
4.26	0	cape
4.26	0	cape
4.26	0	cape
4.26	0	cape
4.26	0	cape
4.26	0	cape
4.26	0	cape
4.26	0	cape
4.26	0	cape
4.26	0	cape
4.26	0	cape
4.26	0	cape
4.26	0	cape
4.26	0	cape
4.26	0	cape
4.26	0	cape
4.26	0	cape
4.26	0	cape
4.26	0	cape
4.26	0	cape
4.35	0	cape
4.35	0	cape
4.35	0	cape
4.35	0	cape
4.35	0	cape
4.35	0	cape
4.365	0	cape
4.365	0	cape
4.365	0	cape
4.375	0	cape
4.375	0	cape
4.375	0	cape
4.39	0	cape
4.39	0	cape
4.39	0	cape
4.39	0	cape
4.39	0	cape
4.405	0	cape
4.405	0	cape
4.405	0	cape
4.415	0	cape
4.415	0	cape
4.415	0	cape
4.425	0	cape
4.425	0	cape
4.425	0	cape
4.51	0	cape
4.51	0	cape
4.51	0	cape
4.51	0	cape
4.51	0	cape
4.51	0	cape
4.51	0	cape
4.51	0	cape
4.51	0	cape
4.51	0	cape
4.51	0	cape
4.51	0	cape
4.51	0	cape
4.51	0	cape
4.51	0	cape
4.51	0	cape
4.51	0	cape
4.51	0	cape
4.51	0	cape
4.51	0	cape
4.51	0	cape
4.51	0	cape
4.51	0	cape
4.51	0	cape
4.51	0	cape
4.51	0	cape
4.51	0	cape
4.51	0	cape
4.51	0	cape
4.51	0	cape
4.51	0	cape
4.51	0	cape
4.51	0	cape
4.51	0	cape
4.51	0	cape
4.51	0	cape
4.51	0	cape
4.51	0	cape
4.51	0	cape
4.51	0	cape
4.51	0	cape
4.51	0	cape
4.51	0	cape
4.51	0	cape
4.51	0	cape
4.51	0	cape
4.51	0	cape
4.6	0	cape
4.6	0	cape
4.6	0	cape
4.6	0	cape
4.6	0	cape
4.6	0	cape
4.615	0	cape
4.615	0	cape
4.615	0	cape
4.625	0	cape
4.625	0	cape
4.625	0	cape
4.635	0	cape
4.635	0	cape
4.635	0	cape
4.65	0	cape
4.65	0	cape
4.65	0	cape
4.65	0	cape
4.65	0	cape
4.665	0	cape
4.665	0	cape
4.665	0	cape
4.675	0	cape
4.675	0	cape
4.675	0	cape
4.75	0	cape
4.75	0	cape
4.75	0	cape
4.75	0	cape
4.75	0	cape
4.75	0	cape
4.75	0	cape
4.75	0	cape
4.75	0	cape
4.75	0	cape
4.75	0	cape
4.75	0	cape
4.75	0	cape
4.75	0	cape
4.75	0	cape
4.75	0	cape
4.75	0	cape
4.75	0	cape
4.75	0	cape
4.75	0	cape
4.75	0	cape
4.75	0	cape
4.75	0	cape
4.75	0	cape
4.75	0	cape
4.75	0	cape
4.75	0	cape
4.75	0	cape
4.75	0	cape
4.75	0	cape
4.75	0	cape
4.75	0	cape
4.75	0	cape
4.75	0	cape
4.75	0	cape
4.75	0	cape
4.75	0	cape
4.75	0	cape
4.75	0	cape
4.75	0	cape
4.75	0	cape
4.835	0	cape
4.835	0	cape
4.835	0	cape
4.835	0	cape
4.835	0	cape
4.835	0	cape
4.835	0	cape
4.835	0	cape
4.835	0	cape
4.87	0	cape
4.87	0	cape
4.87	0	cape
4.87	0	cape
4.87	0	cape
4.87	0	cape
4.87	0	cape
4.87	0	cape
4.87	0	cape
4.87	0	cape
4.87	0	cape
4.87	0	cape
4.975	0	cape
4.975	0	cape
4.975	0	cape
4.975	0	cape
4.975	0	cape
4.975	0	cape
4.975	0	cape
4.975	0	cape
4.975	0	cape
4.975	0	cape
4.975	0	cape
4.975	0	cape
4.975	0	cape
4.975	0	cape
4.975	0	cape
4.975	0	cape
4.975	0	cape
4.975	0	cape
4.975	0	cape
4.975	0	cape
4.975	0	cape
4.975	0	cape
4.975	0	cape
4.975	0	cape
4.975	0	cape
4.975	0	cape
4.975	0	cape
4.975	0	cape
4.975	0	cape
4.975	0	cape
4.975	0	cape
4.975	0	cape
4.975	0	cape
4.975	0	cape
4.975	0	cape
4.975	0	cape
4.975	0	cape
4.975	0	cape
4.975	0	cape
4.975	0	cape
4.975	0	cape
4.975	0	cape
4.975	0	cape
4.975	0	cape
4.975	0	cape
4.975	0	cape
4.975	0	cape
4.975	0	cape
4.975	0	cape
5.08	0	cape
5.08	0	cape
5.08	0	cape
5.08	0	cape
5.08	0	cape
5.11	0	cape
5.11	0	cape
5.11	0	cape
5.205	0	cape
5.205	0	cape
5.205	0	cape
5.205	0	cape
5.205	0	cape
5.205	0	cape
5.205	0	cape
5.205	0	cape
5.205	0	cape
5.205	0	cape
5.205	0	cape
5.205	0	cape
5.205	0	cape
5.205	0	cape
5.205	0	cape
5.205	0	cape
5.205	0	cape
5.205	0	cape
5.205	0	cape
5.205	0	cape
5.205	0	cape
5.205	0	cape
5.205	0	cape
5.295	0	cape
5.305	0	cape
5.305	0	cape
5.32	0	cape
5.32	0	cape
5.32	0	cape
5.335	0	cape
5.345	0	cape
5.36	0	cape
5.36	0	cape
5.36	0	cape
5.375	0	cape
5.47	0	cape
5.47	0	cape
5.47	0	cape
5.47	0	cape
5.47	0	cape
5.47	0	cape
5.47	0	cape
5.47	0	cape
5.47	0	cape
5.47	0	cape
5.47	0	cape
5.47	0	cape
5.47	0	cape
5.47	0	cape
5.47	0	cape
5.47	0	cape
5.47	0	cape
5.47	0	cape
5.47	0	cape
5.47	0	cape
5.47	0	cape
5.47	0	cape
5.47	0	cape
5.47	0	cape
5.47	0	cape
5.565	0	cape
5.575	0	cape
5.575	0	cape
5.665	0	cape
5.665	0	cape
5.665	0	cape
5.665	0	cape
5.665	0	cape
5.665	0	cape
5.665	0	cape
5.665	0	cape
5.665	0	cape
5.665	0	cape
5.665	0	cape
5.665	0	cape
5.665	0	cape
5.665	0	cape
5.665	0	cape
5.665	0	cape
5.665	0	cape
5.665	0	cape
5.665	0	cape
5.665	0	cape
5.665	0	cape
5.665	0	cape
5.665	0	cape
5.755	0	cape
5.755	0	cape
5.85	0	cape
5.85	0	cape
5.85	0	cape
5.85	0	cape
5.85	0	cape
5.85	0	cape
5.85	0	cape
5.85	0	cape
5.85	0	cape
5.85	0	cape
5.85	0	cape
5.85	0	cape
5.85	0	cape
5.85	0	cape
5.85	0	cape
5.85	0	cape
5.85	0	cape
5.85	0	cape
5.85	0	cape
5.85	0	cape
5.85	0	cape
5.85	0	cape
5.85	0	cape
5.85	0	cape
5.95	0	cape
5.95	0	cape
5.95	0	cape
5.965	0	cape
5.975	0	cape
5.975	0	cape
6	0	cape
6	0	cape
6	0	cape
6	0	cape
6	0	cape
6	0	cape
6	0	cape
6	0	cape
6	0	cape
6	0	cape
6	0	cape
6	0	cape
6	0	cape
6	0	cape
6	0	cape
6	0	cape
6	0	cape
6	0	cape
6	0	cape
6	0	cape
6	0	cape
6	0	cape
6	0	cape
6	0	cape
6	0	cape
6	0	cape
6	0	cape
6	0	cape
6	0	cape
6	0	cape
6	0	cape
6	0	cape
6	0	cape
6	0	cape
6	0	cape
6	0	cape
6	0	cape
6	0	cape
6	0	cape
6	0	cape
6	0	cape
6	0	cape
6	0	cape
6	0	cape
6	0	cape
6	0	cape
6	0	cape
6	0	cape
6	0	cape
6	0	cape
6	0	cape
6	0	cape
6	0	cape
6	0	cape
