## Supplementary data files for "Cancer patient survival can be accurately parameterized, revealing time-dependent therapeutic effects and doubling the precision of small trials": NSABPR04_5B.csv

Time	Event	Arm
0.0629	1	no_oxali
0.0919	1	no_oxali
0.135	1	no_oxali
0.157	1	no_oxali
0.253	1	no_oxali
0.253	1	no_oxali
0.368	1	no_oxali
0.368	1	no_oxali
0.46	1	no_oxali
0.46	1	no_oxali
0.46	1	no_oxali
0.606	1	no_oxali
0.613	1	no_oxali
0.793	1	no_oxali
0.806	1	no_oxali
0.82	1	no_oxali
0.82	1	no_oxali
0.824	1	no_oxali
0.926	1	no_oxali
0.938	1	no_oxali
1	1	no_oxali
1.02	1	no_oxali
1.03	1	no_oxali
1.03	1	no_oxali
1.04	1	no_oxali
1.1	1	no_oxali
1.18	1	no_oxali
1.18	1	no_oxali
1.18	1	no_oxali
1.25	1	no_oxali
1.46	1	no_oxali
1.47	1	no_oxali
1.52	1	no_oxali
1.54	1	no_oxali
1.65	1	no_oxali
1.65	1	no_oxali
1.65	1	no_oxali
1.75	1	no_oxali
1.77	1	no_oxali
1.77	1	no_oxali
1.77	1	no_oxali
1.95	1	no_oxali
1.95	1	no_oxali
1.95	1	no_oxali
1.95	1	no_oxali
1.95	1	no_oxali
2.07	1	no_oxali
2.07	1	no_oxali
2.07	1	no_oxali
2.17	1	no_oxali
2.3	1	no_oxali
2.3	1	no_oxali
2.37	1	no_oxali
2.37	1	no_oxali
2.42	1	no_oxali
2.42	1	no_oxali
2.42	1	no_oxali
2.46	1	no_oxali
2.57	1	no_oxali
2.57	1	no_oxali
2.57	1	no_oxali
2.57	1	no_oxali
2.7	1	no_oxali
2.7	1	no_oxali
2.84	1	no_oxali
2.84	1	no_oxali
2.84	1	no_oxali
2.85	1	no_oxali
2.86	1	no_oxali
2.87	1	no_oxali
3.08	1	no_oxali
3.08	1	no_oxali
3.08	1	no_oxali
3.08	1	no_oxali
3.09	1	no_oxali
3.1	1	no_oxali
3.2	1	no_oxali
3.2	1	no_oxali
3.28	1	no_oxali
3.28	1	no_oxali
3.28	1	no_oxali
3.34	1	no_oxali
3.34	1	no_oxali
3.36	1	no_oxali
3.36	1	no_oxali
3.44	1	no_oxali
3.59	1	no_oxali
3.59	1	no_oxali
3.66	1	no_oxali
3.69	1	no_oxali
3.72	1	no_oxali
3.73	1	no_oxali
3.75	1	no_oxali
3.75	1	no_oxali
3.78	1	no_oxali
3.79	1	no_oxali
3.79	1	no_oxali
3.97	1	no_oxali
4.02	1	no_oxali
4.06	1	no_oxali
4.2	1	no_oxali
4.23	1	no_oxali
4.48	1	no_oxali
4.63	1	no_oxali
4.66	1	no_oxali
4.72	1	no_oxali
4.73	1	no_oxali
4.85	1	no_oxali
4.93	1	no_oxali
5.04	1	no_oxali
5.18	1	no_oxali
5.23	1	no_oxali
5.34	1	no_oxali
5.36	1	no_oxali
5.67	1	no_oxali
5.69	1	no_oxali
0.1013	0	no_oxali
0.224	0	no_oxali
0.3295	0	no_oxali
0.391	0	no_oxali
0.517	0	no_oxali
0.5735	0	no_oxali
0.701	0	no_oxali
0.7995	0	no_oxali
0.897	0	no_oxali
1.14	0	no_oxali
1.355	0	no_oxali
1.53	0	no_oxali
1.72	0	no_oxali
1.86	0	no_oxali
2.085	0	no_oxali
2.14	0	no_oxali
2.14	0	no_oxali
2.14	0	no_oxali
2.185	0	no_oxali
2.185	0	no_oxali
2.22	0	no_oxali
2.245	0	no_oxali
2.275	0	no_oxali
2.275	0	no_oxali
2.31	0	no_oxali
2.345	0	no_oxali
2.345	0	no_oxali
2.395	0	no_oxali
2.395	0	no_oxali
2.395	0	no_oxali
2.44	0	no_oxali
2.44	0	no_oxali
2.48	0	no_oxali
2.48	0	no_oxali
2.54	0	no_oxali
2.54	0	no_oxali
2.54	0	no_oxali
2.59	0	no_oxali
2.59	0	no_oxali
2.63	0	no_oxali
2.675	0	no_oxali
2.675	0	no_oxali
2.675	0	no_oxali
2.715	0	no_oxali
2.735	0	no_oxali
2.755	0	no_oxali
2.775	0	no_oxali
2.805	0	no_oxali
2.83	0	no_oxali
2.845	0	no_oxali
2.865	0	no_oxali
2.885	0	no_oxali
2.985	0	no_oxali
2.985	0	no_oxali
2.985	0	no_oxali
2.985	0	no_oxali
2.985	0	no_oxali
2.985	0	no_oxali
2.985	0	no_oxali
2.985	0	no_oxali
3.085	0	no_oxali
3.095	0	no_oxali
3.105	0	no_oxali
3.105	0	no_oxali
3.12	0	no_oxali
3.12	0	no_oxali
3.12	0	no_oxali
3.165	0	no_oxali
3.165	0	no_oxali
3.165	0	no_oxali
3.165	0	no_oxali
3.165	0	no_oxali
3.165	0	no_oxali
3.165	0	no_oxali
3.165	0	no_oxali
3.165	0	no_oxali
3.165	0	no_oxali
3.24	0	no_oxali
3.24	0	no_oxali
3.24	0	no_oxali
3.24	0	no_oxali
3.24	0	no_oxali
3.24	0	no_oxali
3.24	0	no_oxali
3.24	0	no_oxali
3.24	0	no_oxali
3.24	0	no_oxali
3.24	0	no_oxali
3.285	0	no_oxali
3.285	0	no_oxali
3.295	0	no_oxali
3.305	0	no_oxali
3.305	0	no_oxali
3.325	0	no_oxali
3.325	0	no_oxali
3.325	0	no_oxali
3.325	0	no_oxali
3.35	0	no_oxali
3.35	0	no_oxali
3.35	0	no_oxali
3.365	0	no_oxali
3.375	0	no_oxali
3.375	0	no_oxali
3.385	0	no_oxali
3.395	0	no_oxali
3.395	0	no_oxali
3.405	0	no_oxali
3.415	0	no_oxali
3.415	0	no_oxali
3.43	0	no_oxali
3.43	0	no_oxali
3.43	0	no_oxali
3.445	0	no_oxali
3.455	0	no_oxali
3.465	0	no_oxali
3.465	0	no_oxali
3.475	0	no_oxali
3.495	0	no_oxali
3.495	0	no_oxali
3.495	0	no_oxali
3.495	0	no_oxali
3.495	0	no_oxali
3.515	0	no_oxali
3.53	0	no_oxali
3.53	0	no_oxali
3.53	0	no_oxali
3.545	0	no_oxali
3.555	0	no_oxali
3.555	0	no_oxali
3.565	0	no_oxali
3.575	0	no_oxali
3.575	0	no_oxali
3.585	0	no_oxali
3.595	0	no_oxali
3.595	0	no_oxali
3.605	0	no_oxali
3.615	0	no_oxali
3.615	0	no_oxali
3.625	0	no_oxali
3.635	0	no_oxali
3.645	0	no_oxali
3.645	0	no_oxali
3.655	0	no_oxali
3.665	0	no_oxali
3.665	0	no_oxali
3.675	0	no_oxali
3.685	0	no_oxali
3.685	0	no_oxali
3.695	0	no_oxali
3.705	0	no_oxali
3.705	0	no_oxali
3.715	0	no_oxali
3.725	0	no_oxali
3.74	0	no_oxali
3.74	0	no_oxali
3.74	0	no_oxali
3.755	0	no_oxali
3.755	0	no_oxali
3.77	0	no_oxali
3.77	0	no_oxali
3.77	0	no_oxali
3.785	0	no_oxali
3.8	0	no_oxali
3.8	0	no_oxali
3.8	0	no_oxali
3.815	0	no_oxali
3.825	0	no_oxali
3.825	0	no_oxali
3.835	0	no_oxali
3.845	0	no_oxali
3.845	0	no_oxali
3.855	0	no_oxali
3.865	0	no_oxali
3.865	0	no_oxali
3.875	0	no_oxali
3.885	0	no_oxali
3.885	0	no_oxali
3.895	0	no_oxali
3.905	0	no_oxali
3.915	0	no_oxali
3.915	0	no_oxali
3.93	0	no_oxali
3.93	0	no_oxali
3.93	0	no_oxali
3.955	0	no_oxali
3.955	0	no_oxali
3.955	0	no_oxali
3.955	0	no_oxali
3.975	0	no_oxali
3.975	0	no_oxali
3.985	0	no_oxali
3.995	0	no_oxali
4.005	0	no_oxali
4.005	0	no_oxali
4.015	0	no_oxali
4.015	0	no_oxali
4.03	0	no_oxali
4.03	0	no_oxali
4.03	0	no_oxali
4.03	0	no_oxali
4.03	0	no_oxali
4.045	0	no_oxali
4.045	0	no_oxali
4.045	0	no_oxali
4.055	0	no_oxali
4.055	0	no_oxali
4.065	0	no_oxali
4.065	0	no_oxali
4.075	0	no_oxali
4.075	0	no_oxali
4.075	0	no_oxali
4.085	0	no_oxali
4.085	0	no_oxali
4.095	0	no_oxali
4.095	0	no_oxali
4.095	0	no_oxali
4.105	0	no_oxali
4.105	0	no_oxali
4.115	0	no_oxali
4.115	0	no_oxali
4.125	0	no_oxali
4.125	0	no_oxali
4.125	0	no_oxali
4.135	0	no_oxali
4.135	0	no_oxali
4.145	0	no_oxali
4.145	0	no_oxali
4.145	0	no_oxali
4.155	0	no_oxali
4.155	0	no_oxali
4.165	0	no_oxali
4.165	0	no_oxali
4.175	0	no_oxali
4.175	0	no_oxali
4.175	0	no_oxali
4.185	0	no_oxali
4.185	0	no_oxali
4.195	0	no_oxali
4.195	0	no_oxali
4.195	0	no_oxali
4.205	0	no_oxali
4.205	0	no_oxali
4.215	0	no_oxali
4.215	0	no_oxali
4.225	0	no_oxali
4.225	0	no_oxali
4.225	0	no_oxali
4.235	0	no_oxali
4.235	0	no_oxali
4.245	0	no_oxali
4.245	0	no_oxali
4.245	0	no_oxali
4.255	0	no_oxali
4.255	0	no_oxali
4.265	0	no_oxali
4.265	0	no_oxali
4.275	0	no_oxali
4.275	0	no_oxali
4.275	0	no_oxali
4.285	0	no_oxali
4.285	0	no_oxali
4.295	0	no_oxali
4.295	0	no_oxali
4.295	0	no_oxali
4.305	0	no_oxali
4.305	0	no_oxali
4.315	0	no_oxali
4.315	0	no_oxali
4.325	0	no_oxali
4.325	0	no_oxali
4.325	0	no_oxali
4.335	0	no_oxali
4.335	0	no_oxali
4.345	0	no_oxali
4.345	0	no_oxali
4.345	0	no_oxali
4.355	0	no_oxali
4.355	0	no_oxali
4.365	0	no_oxali
4.365	0	no_oxali
4.375	0	no_oxali
4.375	0	no_oxali
4.375	0	no_oxali
4.385	0	no_oxali
4.385	0	no_oxali
4.395	0	no_oxali
4.395	0	no_oxali
4.395	0	no_oxali
4.405	0	no_oxali
4.405	0	no_oxali
4.415	0	no_oxali
4.415	0	no_oxali
4.425	0	no_oxali
4.425	0	no_oxali
4.425	0	no_oxali
4.435	0	no_oxali
4.435	0	no_oxali
4.445	0	no_oxali
4.445	0	no_oxali
4.445	0	no_oxali
4.455	0	no_oxali
4.455	0	no_oxali
4.465	0	no_oxali
4.465	0	no_oxali
4.475	0	no_oxali
4.475	0	no_oxali
4.475	0	no_oxali
4.485	0	no_oxali
4.485	0	no_oxali
4.495	0	no_oxali
4.495	0	no_oxali
4.495	0	no_oxali
4.505	0	no_oxali
4.505	0	no_oxali
4.515	0	no_oxali
4.515	0	no_oxali
4.525	0	no_oxali
4.525	0	no_oxali
4.525	0	no_oxali
4.535	0	no_oxali
4.535	0	no_oxali
4.55	0	no_oxali
4.55	0	no_oxali
4.55	0	no_oxali
4.55	0	no_oxali
4.55	0	no_oxali
4.565	0	no_oxali
4.565	0	no_oxali
4.575	0	no_oxali
4.575	0	no_oxali
4.575	0	no_oxali
4.59	0	no_oxali
4.59	0	no_oxali
4.59	0	no_oxali
4.59	0	no_oxali
4.59	0	no_oxali
4.605	0	no_oxali
4.605	0	no_oxali
4.615	0	no_oxali
4.615	0	no_oxali
4.625	0	no_oxali
4.625	0	no_oxali
4.625	0	no_oxali
4.635	0	no_oxali
4.635	0	no_oxali
4.645	0	no_oxali
4.645	0	no_oxali
4.645	0	no_oxali
4.655	0	no_oxali
4.655	0	no_oxali
4.67	0	no_oxali
4.67	0	no_oxali
4.67	0	no_oxali
4.67	0	no_oxali
4.67	0	no_oxali
4.685	0	no_oxali
4.685	0	no_oxali
4.695	0	no_oxali
4.695	0	no_oxali
4.695	0	no_oxali
4.705	0	no_oxali
4.705	0	no_oxali
4.715	0	no_oxali
4.715	0	no_oxali
4.725	0	no_oxali
4.725	0	no_oxali
4.725	0	no_oxali
4.735	0	no_oxali
4.735	0	no_oxali
4.745	0	no_oxali
4.745	0	no_oxali
4.745	0	no_oxali
4.755	0	no_oxali
4.755	0	no_oxali
4.765	0	no_oxali
4.765	0	no_oxali
4.775	0	no_oxali
4.775	0	no_oxali
4.775	0	no_oxali
4.785	0	no_oxali
4.785	0	no_oxali
4.795	0	no_oxali
4.795	0	no_oxali
4.795	0	no_oxali
4.805	0	no_oxali
4.805	0	no_oxali
4.815	0	no_oxali
4.815	0	no_oxali
4.825	0	no_oxali
4.825	0	no_oxali
4.825	0	no_oxali
4.835	0	no_oxali
4.835	0	no_oxali
4.845	0	no_oxali
4.845	0	no_oxali
4.845	0	no_oxali
4.855	0	no_oxali
4.855	0	no_oxali
4.865	0	no_oxali
4.865	0	no_oxali
4.875	0	no_oxali
4.875	0	no_oxali
4.875	0	no_oxali
4.885	0	no_oxali
4.885	0	no_oxali
4.895	0	no_oxali
4.895	0	no_oxali
4.895	0	no_oxali
4.905	0	no_oxali
4.905	0	no_oxali
4.915	0	no_oxali
4.915	0	no_oxali
4.925	0	no_oxali
4.925	0	no_oxali
4.925	0	no_oxali
4.935	0	no_oxali
4.935	0	no_oxali
4.945	0	no_oxali
4.945	0	no_oxali
4.945	0	no_oxali
4.955	0	no_oxali
4.955	0	no_oxali
4.965	0	no_oxali
4.965	0	no_oxali
4.975	0	no_oxali
4.975	0	no_oxali
4.975	0	no_oxali
4.985	0	no_oxali
4.985	0	no_oxali
4.995	0	no_oxali
4.995	0	no_oxali
5.015	0	no_oxali
5.025	0	no_oxali
5.035	0	no_oxali
5.05	0	no_oxali
5.05	0	no_oxali
5.065	0	no_oxali
5.075	0	no_oxali
5.095	0	no_oxali
5.105	0	no_oxali
5.115	0	no_oxali
5.125	0	no_oxali
5.135	0	no_oxali
5.145	0	no_oxali
5.155	0	no_oxali
5.175	0	no_oxali
5.185	0	no_oxali
5.195	0	no_oxali
5.205	0	no_oxali
5.215	0	no_oxali
5.225	0	no_oxali
5.235	0	no_oxali
5.245	0	no_oxali
5.265	0	no_oxali
5.275	0	no_oxali
5.285	0	no_oxali
5.295	0	no_oxali
5.305	0	no_oxali
5.315	0	no_oxali
5.325	0	no_oxali
5.345	0	no_oxali
5.355	0	no_oxali
5.365	0	no_oxali
5.375	0	no_oxali
5.385	0	no_oxali
5.395	0	no_oxali
5.405	0	no_oxali
5.415	0	no_oxali
5.435	0	no_oxali
5.445	0	no_oxali
5.455	0	no_oxali
5.465	0	no_oxali
5.475	0	no_oxali
5.485	0	no_oxali
5.495	0	no_oxali
5.515	0	no_oxali
5.525	0	no_oxali
5.535	0	no_oxali
5.545	0	no_oxali
5.555	0	no_oxali
5.565	0	no_oxali
5.575	0	no_oxali
5.595	0	no_oxali
5.605	0	no_oxali
5.615	0	no_oxali
5.625	0	no_oxali
5.635	0	no_oxali
5.645	0	no_oxali
5.655	0	no_oxali
5.665	0	no_oxali
5.68	0	no_oxali
5.695	0	no_oxali
5.705	0	no_oxali
5.715	0	no_oxali
5.725	0	no_oxali
5.735	0	no_oxali
5.745	0	no_oxali
5.765	0	no_oxali
5.775	0	no_oxali
5.785	0	no_oxali
5.795	0	no_oxali
5.805	0	no_oxali
5.815	0	no_oxali
5.825	0	no_oxali
5.835	0	no_oxali
5.855	0	no_oxali
5.865	0	no_oxali
5.875	0	no_oxali
5.885	0	no_oxali
5.895	0	no_oxali
5.905	0	no_oxali
5.915	0	no_oxali
5.935	0	no_oxali
5.945	0	no_oxali
5.955	0	no_oxali
5.965	0	no_oxali
5.975	0	no_oxali
5.985	0	no_oxali
6.01	0	no_oxali
6.01	0	no_oxali
6.01	0	no_oxali
6.01	0	no_oxali
6.01	0	no_oxali
6.01	0	no_oxali
6.01	0	no_oxali
0.169	1	oxali
0.169	1	oxali
0.169	1	oxali
0.199	1	oxali
0.24	1	oxali
0.24	1	oxali
0.461	1	oxali
0.461	1	oxali
0.461	1	oxali
0.461	1	oxali
0.461	1	oxali
0.494	1	oxali
0.528	1	oxali
0.674	1	oxali
0.674	1	oxali
0.674	1	oxali
0.674	1	oxali
0.674	1	oxali
0.705	1	oxali
0.73	1	oxali
0.912	1	oxali
0.912	1	oxali
0.912	1	oxali
0.912	1	oxali
0.928	1	oxali
0.939	1	oxali
0.977	1	oxali
1.11	1	oxali
1.11	1	oxali
1.11	1	oxali
1.11	1	oxali
1.13	1	oxali
1.14	1	oxali
1.15	1	oxali
1.18	1	oxali
1.18	1	oxali
1.34	1	oxali
1.34	1	oxali
1.64	1	oxali
1.68	1	oxali
1.81	1	oxali
1.81	1	oxali
1.81	1	oxali
1.81	1	oxali
1.91	1	oxali
2.03	1	oxali
2.03	1	oxali
2.03	1	oxali
2.03	1	oxali
2.13	1	oxali
2.27	1	oxali
2.27	1	oxali
2.27	1	oxali
2.27	1	oxali
2.28	1	oxali
2.49	1	oxali
2.49	1	oxali
2.49	1	oxali
2.49	1	oxali
2.49	1	oxali
2.51	1	oxali
2.52	1	oxali
2.68	1	oxali
2.68	1	oxali
2.68	1	oxali
2.68	1	oxali
2.68	1	oxali
2.68	1	oxali
2.94	1	oxali
2.99	1	oxali
3.03	1	oxali
3.18	1	oxali
3.18	1	oxali
3.19	1	oxali
3.22	1	oxali
3.23	1	oxali
3.26	1	oxali
3.38	1	oxali
3.38	1	oxali
3.38	1	oxali
3.48	1	oxali
3.48	1	oxali
3.69	1	oxali
3.86	1	oxali
3.86	1	oxali
3.88	1	oxali
3.89	1	oxali
4.05	1	oxali
4.05	1	oxali
4.05	1	oxali
4.05	1	oxali
4.11	1	oxali
4.37	1	oxali
4.52	1	oxali
4.52	1	oxali
4.75	1	oxali
4.75	1	oxali
4.76	1	oxali
4.97	1	oxali
5.49	1	oxali
5.55	1	oxali
5.55	1	oxali
0.08815	0	oxali
0.2195	0	oxali
0.299	0	oxali
0.396	0	oxali
0.5045	0	oxali
0.6185	0	oxali
0.708	0	oxali
0.8455	0	oxali
0.8455	0	oxali
1.053	0	oxali
1.155	0	oxali
1.27	0	oxali
1.27	0	oxali
1.27	0	oxali
1.27	0	oxali
1.39	0	oxali
1.435	0	oxali
1.515	0	oxali
1.515	0	oxali
1.515	0	oxali
1.615	0	oxali
1.66	0	oxali
1.745	0	oxali
1.745	0	oxali
1.745	0	oxali
1.845	0	oxali
1.9	0	oxali
1.97	0	oxali
1.97	0	oxali
2.055	0	oxali
2.075	0	oxali
2.1	0	oxali
2.125	0	oxali
2.2	0	oxali
2.2	0	oxali
2.2	0	oxali
2.2	0	oxali
2.2	0	oxali
2.2	0	oxali
2.285	0	oxali
2.305	0	oxali
2.335	0	oxali
2.36	0	oxali
2.43	0	oxali
2.43	0	oxali
2.43	0	oxali
2.43	0	oxali
2.43	0	oxali
2.5	0	oxali
2.515	0	oxali
2.53	0	oxali
2.565	0	oxali
2.63	0	oxali
2.63	0	oxali
2.63	0	oxali
2.63	0	oxali
2.63	0	oxali
2.695	0	oxali
2.725	0	oxali
2.745	0	oxali
2.765	0	oxali
2.795	0	oxali
2.87	0	oxali
2.87	0	oxali
2.87	0	oxali
2.87	0	oxali
2.87	0	oxali
2.87	0	oxali
2.95	0	oxali
2.975	0	oxali
3.005	0	oxali
3.015	0	oxali
3.025	0	oxali
3.035	0	oxali
3.11	0	oxali
3.11	0	oxali
3.11	0	oxali
3.11	0	oxali
3.11	0	oxali
3.11	0	oxali
3.11	0	oxali
3.11	0	oxali
3.11	0	oxali
3.11	0	oxali
3.11	0	oxali
3.11	0	oxali
3.11	0	oxali
3.11	0	oxali
3.11	0	oxali
3.11	0	oxali
3.11	0	oxali
3.185	0	oxali
3.185	0	oxali
3.195	0	oxali
3.21	0	oxali
3.21	0	oxali
3.225	0	oxali
3.225	0	oxali
3.235	0	oxali
3.25	0	oxali
3.25	0	oxali
3.32	0	oxali
3.32	0	oxali
3.32	0	oxali
3.32	0	oxali
3.32	0	oxali
3.32	0	oxali
3.32	0	oxali
3.32	0	oxali
3.32	0	oxali
3.32	0	oxali
3.32	0	oxali
3.32	0	oxali
3.32	0	oxali
3.32	0	oxali
3.32	0	oxali
3.385	0	oxali
3.395	0	oxali
3.405	0	oxali
3.415	0	oxali
3.415	0	oxali
3.425	0	oxali
3.435	0	oxali
3.445	0	oxali
3.46	0	oxali
3.46	0	oxali
3.46	0	oxali
3.475	0	oxali
3.545	0	oxali
3.545	0	oxali
3.545	0	oxali
3.545	0	oxali
3.545	0	oxali
3.545	0	oxali
3.545	0	oxali
3.545	0	oxali
3.545	0	oxali
3.545	0	oxali
3.545	0	oxali
3.545	0	oxali
3.545	0	oxali
3.545	0	oxali
3.545	0	oxali
3.545	0	oxali
3.615	0	oxali
3.625	0	oxali
3.635	0	oxali
3.635	0	oxali
3.645	0	oxali
3.655	0	oxali
3.665	0	oxali
3.675	0	oxali
3.685	0	oxali
3.685	0	oxali
3.695	0	oxali
3.705	0	oxali
3.715	0	oxali
3.79	0	oxali
3.79	0	oxali
3.79	0	oxali
3.79	0	oxali
3.79	0	oxali
3.79	0	oxali
3.79	0	oxali
3.79	0	oxali
3.79	0	oxali
3.79	0	oxali
3.79	0	oxali
3.79	0	oxali
3.79	0	oxali
3.79	0	oxali
3.79	0	oxali
3.79	0	oxali
3.79	0	oxali
3.87	0	oxali
3.87	0	oxali
3.87	0	oxali
3.885	0	oxali
3.895	0	oxali
3.905	0	oxali
3.915	0	oxali
3.915	0	oxali
3.925	0	oxali
3.935	0	oxali
3.945	0	oxali
4	0	oxali
4	0	oxali
4	0	oxali
4	0	oxali
4	0	oxali
4	0	oxali
4	0	oxali
4	0	oxali
4	0	oxali
4	0	oxali
4	0	oxali
4	0	oxali
4.055	0	oxali
4.055	0	oxali
4.065	0	oxali
4.065	0	oxali
4.075	0	oxali
4.075	0	oxali
4.075	0	oxali
4.085	0	oxali
4.085	0	oxali
4.095	0	oxali
4.095	0	oxali
4.095	0	oxali
4.105	0	oxali
4.105	0	oxali
4.12	0	oxali
4.12	0	oxali
4.12	0	oxali
4.12	0	oxali
4.12	0	oxali
4.135	0	oxali
4.135	0	oxali
4.135	0	oxali
4.145	0	oxali
4.145	0	oxali
4.225	0	oxali
4.225	0	oxali
4.225	0	oxali
4.225	0	oxali
4.225	0	oxali
4.225	0	oxali
4.225	0	oxali
4.225	0	oxali
4.225	0	oxali
4.225	0	oxali
4.225	0	oxali
4.225	0	oxali
4.225	0	oxali
4.225	0	oxali
4.225	0	oxali
4.225	0	oxali
4.225	0	oxali
4.225	0	oxali
4.225	0	oxali
4.225	0	oxali
4.225	0	oxali
4.225	0	oxali
4.225	0	oxali
4.225	0	oxali
4.225	0	oxali
4.225	0	oxali
4.225	0	oxali
4.225	0	oxali
4.225	0	oxali
4.225	0	oxali
4.225	0	oxali
4.225	0	oxali
4.225	0	oxali
4.225	0	oxali
4.225	0	oxali
4.225	0	oxali
4.225	0	oxali
4.225	0	oxali
4.305	0	oxali
4.305	0	oxali
4.315	0	oxali
4.315	0	oxali
4.315	0	oxali
4.325	0	oxali
4.325	0	oxali
4.335	0	oxali
4.335	0	oxali
4.335	0	oxali
4.345	0	oxali
4.345	0	oxali
4.355	0	oxali
4.355	0	oxali
4.355	0	oxali
4.365	0	oxali
4.365	0	oxali
4.375	0	oxali
4.375	0	oxali
4.375	0	oxali
4.385	0	oxali
4.385	0	oxali
4.395	0	oxali
4.395	0	oxali
4.395	0	oxali
4.46	0	oxali
4.46	0	oxali
4.46	0	oxali
4.46	0	oxali
4.46	0	oxali
4.46	0	oxali
4.46	0	oxali
4.46	0	oxali
4.46	0	oxali
4.46	0	oxali
4.46	0	oxali
4.46	0	oxali
4.46	0	oxali
4.46	0	oxali
4.46	0	oxali
4.46	0	oxali
4.46	0	oxali
4.46	0	oxali
4.46	0	oxali
4.46	0	oxali
4.46	0	oxali
4.46	0	oxali
4.46	0	oxali
4.46	0	oxali
4.46	0	oxali
4.46	0	oxali
4.46	0	oxali
4.46	0	oxali
4.46	0	oxali
4.46	0	oxali
4.525	0	oxali
4.525	0	oxali
4.535	0	oxali
4.535	0	oxali
4.535	0	oxali
4.545	0	oxali
4.545	0	oxali
4.555	0	oxali
4.555	0	oxali
4.555	0	oxali
4.565	0	oxali
4.565	0	oxali
4.575	0	oxali
4.575	0	oxali
4.575	0	oxali
4.59	0	oxali
4.59	0	oxali
4.59	0	oxali
4.59	0	oxali
4.59	0	oxali
4.605	0	oxali
4.605	0	oxali
4.615	0	oxali
4.615	0	oxali
4.615	0	oxali
4.685	0	oxali
4.685	0	oxali
4.685	0	oxali
4.685	0	oxali
4.685	0	oxali
4.685	0	oxali
4.685	0	oxali
4.685	0	oxali
4.685	0	oxali
4.685	0	oxali
4.685	0	oxali
4.685	0	oxali
4.685	0	oxali
4.685	0	oxali
4.685	0	oxali
4.685	0	oxali
4.685	0	oxali
4.685	0	oxali
4.685	0	oxali
4.685	0	oxali
4.685	0	oxali
4.685	0	oxali
4.685	0	oxali
4.685	0	oxali
4.685	0	oxali
4.685	0	oxali
4.685	0	oxali
4.685	0	oxali
4.685	0	oxali
4.685	0	oxali
4.685	0	oxali
4.685	0	oxali
4.755	0	oxali
4.755	0	oxali
4.755	0	oxali
4.765	0	oxali
4.765	0	oxali
4.775	0	oxali
4.775	0	oxali
4.775	0	oxali
4.785	0	oxali
4.785	0	oxali
4.795	0	oxali
4.795	0	oxali
4.795	0	oxali
4.81	0	oxali
4.81	0	oxali
4.81	0	oxali
4.81	0	oxali
4.81	0	oxali
4.825	0	oxali
4.825	0	oxali
4.835	0	oxali
4.835	0	oxali
4.835	0	oxali
4.905	0	oxali
4.905	0	oxali
4.905	0	oxali
4.905	0	oxali
4.905	0	oxali
4.905	0	oxali
4.905	0	oxali
4.905	0	oxali
4.905	0	oxali
4.905	0	oxali
4.905	0	oxali
4.905	0	oxali
4.905	0	oxali
4.905	0	oxali
4.905	0	oxali
4.905	0	oxali
4.905	0	oxali
4.905	0	oxali
4.905	0	oxali
4.905	0	oxali
4.905	0	oxali
4.905	0	oxali
4.905	0	oxali
4.905	0	oxali
4.905	0	oxali
4.905	0	oxali
4.905	0	oxali
4.905	0	oxali
4.905	0	oxali
4.905	0	oxali
4.905	0	oxali
4.905	0	oxali
4.975	0	oxali
4.975	0	oxali
4.975	0	oxali
4.985	0	oxali
4.985	0	oxali
4.995	0	oxali
4.995	0	oxali
5.005	0	oxali
5.015	0	oxali
5.025	0	oxali
5.04	0	oxali
5.04	0	oxali
5.055	0	oxali
5.065	0	oxali
5.075	0	oxali
5.155	0	oxali
5.155	0	oxali
5.155	0	oxali
5.155	0	oxali
5.155	0	oxali
5.155	0	oxali
5.155	0	oxali
5.155	0	oxali
5.155	0	oxali
5.155	0	oxali
5.155	0	oxali
5.155	0	oxali
5.155	0	oxali
5.155	0	oxali
5.155	0	oxali
5.155	0	oxali
5.155	0	oxali
5.235	0	oxali
5.245	0	oxali
5.255	0	oxali
5.265	0	oxali
5.275	0	oxali
5.285	0	oxali
5.3	0	oxali
5.3	0	oxali
5.315	0	oxali
5.325	0	oxali
5.335	0	oxali
5.41	0	oxali
5.41	0	oxali
5.41	0	oxali
5.41	0	oxali
5.41	0	oxali
5.41	0	oxali
5.41	0	oxali
5.41	0	oxali
5.41	0	oxali
5.41	0	oxali
5.41	0	oxali
5.41	0	oxali
5.41	0	oxali
5.41	0	oxali
5.41	0	oxali
5.41	0	oxali
5.485	0	oxali
5.52	0	oxali
5.52	0	oxali
5.52	0	oxali
5.52	0	oxali
5.52	0	oxali
5.52	0	oxali
5.56	0	oxali
5.56	0	oxali
5.56	0	oxali
5.575	0	oxali
5.585	0	oxali
5.595	0	oxali
5.605	0	oxali
5.615	0	oxali
5.625	0	oxali
5.635	0	oxali
5.645	0	oxali
5.725	0	oxali
5.725	0	oxali
5.725	0	oxali
5.725	0	oxali
5.725	0	oxali
5.725	0	oxali
5.725	0	oxali
5.725	0	oxali
5.725	0	oxali
5.725	0	oxali
5.725	0	oxali
5.725	0	oxali
5.725	0	oxali
5.725	0	oxali
5.725	0	oxali
5.725	0	oxali
5.725	0	oxali
5.805	0	oxali
5.815	0	oxali
5.825	0	oxali
5.835	0	oxali
5.845	0	oxali
5.855	0	oxali
5.865	0	oxali
5.875	0	oxali
5.885	0	oxali
5.895	0	oxali
5.91	0	oxali
5.91	0	oxali
5.91	0	oxali
5.91	0	oxali
5.91	0	oxali
5.91	0	oxali
5.91	0	oxali
5.91	0	oxali
5.91	0	oxali
5.91	0	oxali
5.91	0	oxali
