## Supplementary data files for "Cancer patient survival can be accurately parameterized, revealing time-dependent therapeutic effects and doubling the precision of small trials": NTR1527_4.csv

Time	Event	Arm
0.552	1	thoracic_radiotherapy
0.613	1	thoracic_radiotherapy
0.713	1	thoracic_radiotherapy
0.737	1	thoracic_radiotherapy
0.803	1	thoracic_radiotherapy
0.846	1	thoracic_radiotherapy
0.865	1	thoracic_radiotherapy
0.908	1	thoracic_radiotherapy
1.04	1	thoracic_radiotherapy
1.08	1	thoracic_radiotherapy
1.21	1	thoracic_radiotherapy
1.27	1	thoracic_radiotherapy
1.34	1	thoracic_radiotherapy
1.36	1	thoracic_radiotherapy
1.39	1	thoracic_radiotherapy
1.4	1	thoracic_radiotherapy
1.42	1	thoracic_radiotherapy
1.43	1	thoracic_radiotherapy
1.45	1	thoracic_radiotherapy
1.45	1	thoracic_radiotherapy
1.46	1	thoracic_radiotherapy
1.49	1	thoracic_radiotherapy
1.49	1	thoracic_radiotherapy
1.51	1	thoracic_radiotherapy
1.54	1	thoracic_radiotherapy
1.61	1	thoracic_radiotherapy
1.64	1	thoracic_radiotherapy
1.68	1	thoracic_radiotherapy
1.7	1	thoracic_radiotherapy
1.71	1	thoracic_radiotherapy
1.72	1	thoracic_radiotherapy
1.73	1	thoracic_radiotherapy
1.77	1	thoracic_radiotherapy
1.8	1	thoracic_radiotherapy
1.82	1	thoracic_radiotherapy
1.82	1	thoracic_radiotherapy
1.83	1	thoracic_radiotherapy
1.83	1	thoracic_radiotherapy
1.85	1	thoracic_radiotherapy
1.87	1	thoracic_radiotherapy
1.88	1	thoracic_radiotherapy
1.92	1	thoracic_radiotherapy
1.95	1	thoracic_radiotherapy
1.96	1	thoracic_radiotherapy
2.01	1	thoracic_radiotherapy
2.03	1	thoracic_radiotherapy
2.05	1	thoracic_radiotherapy
2.11	1	thoracic_radiotherapy
2.12	1	thoracic_radiotherapy
2.18	1	thoracic_radiotherapy
2.19	1	thoracic_radiotherapy
2.27	1	thoracic_radiotherapy
2.33	1	thoracic_radiotherapy
2.35	1	thoracic_radiotherapy
2.37	1	thoracic_radiotherapy
2.37	1	thoracic_radiotherapy
2.38	1	thoracic_radiotherapy
2.41	1	thoracic_radiotherapy
2.44	1	thoracic_radiotherapy
2.45	1	thoracic_radiotherapy
2.47	1	thoracic_radiotherapy
2.51	1	thoracic_radiotherapy
2.56	1	thoracic_radiotherapy
2.56	1	thoracic_radiotherapy
2.56	1	thoracic_radiotherapy
2.57	1	thoracic_radiotherapy
2.59	1	thoracic_radiotherapy
2.6	1	thoracic_radiotherapy
2.64	1	thoracic_radiotherapy
2.72	1	thoracic_radiotherapy
2.74	1	thoracic_radiotherapy
2.75	1	thoracic_radiotherapy
2.77	1	thoracic_radiotherapy
2.78	1	thoracic_radiotherapy
2.79	1	thoracic_radiotherapy
2.81	1	thoracic_radiotherapy
2.84	1	thoracic_radiotherapy
2.86	1	thoracic_radiotherapy
2.87	1	thoracic_radiotherapy
2.9	1	thoracic_radiotherapy
2.98	1	thoracic_radiotherapy
3	1	thoracic_radiotherapy
3.01	1	thoracic_radiotherapy
3.04	1	thoracic_radiotherapy
3.13	1	thoracic_radiotherapy
3.15	1	thoracic_radiotherapy
3.16	1	thoracic_radiotherapy
3.22	1	thoracic_radiotherapy
3.22	1	thoracic_radiotherapy
3.23	1	thoracic_radiotherapy
3.23	1	thoracic_radiotherapy
3.26	1	thoracic_radiotherapy
3.27	1	thoracic_radiotherapy
3.31	1	thoracic_radiotherapy
3.32	1	thoracic_radiotherapy
3.34	1	thoracic_radiotherapy
3.36	1	thoracic_radiotherapy
3.38	1	thoracic_radiotherapy
3.39	1	thoracic_radiotherapy
3.43	1	thoracic_radiotherapy
3.45	1	thoracic_radiotherapy
3.46	1	thoracic_radiotherapy
3.48	1	thoracic_radiotherapy
3.48	1	thoracic_radiotherapy
3.48	1	thoracic_radiotherapy
3.49	1	thoracic_radiotherapy
3.49	1	thoracic_radiotherapy
3.52	1	thoracic_radiotherapy
3.53	1	thoracic_radiotherapy
3.56	1	thoracic_radiotherapy
3.62	1	thoracic_radiotherapy
3.62	1	thoracic_radiotherapy
3.63	1	thoracic_radiotherapy
3.66	1	thoracic_radiotherapy
3.68	1	thoracic_radiotherapy
3.69	1	thoracic_radiotherapy
3.71	1	thoracic_radiotherapy
3.72	1	thoracic_radiotherapy
3.73	1	thoracic_radiotherapy
3.75	1	thoracic_radiotherapy
3.78	1	thoracic_radiotherapy
3.82	1	thoracic_radiotherapy
3.9	1	thoracic_radiotherapy
3.92	1	thoracic_radiotherapy
3.93	1	thoracic_radiotherapy
3.96	1	thoracic_radiotherapy
3.98	1	thoracic_radiotherapy
3.99	1	thoracic_radiotherapy
4	1	thoracic_radiotherapy
4.06	1	thoracic_radiotherapy
4.16	1	thoracic_radiotherapy
4.19	1	thoracic_radiotherapy
4.21	1	thoracic_radiotherapy
4.22	1	thoracic_radiotherapy
4.29	1	thoracic_radiotherapy
4.34	1	thoracic_radiotherapy
4.38	1	thoracic_radiotherapy
4.42	1	thoracic_radiotherapy
4.45	1	thoracic_radiotherapy
4.54	1	thoracic_radiotherapy
4.58	1	thoracic_radiotherapy
4.61	1	thoracic_radiotherapy
4.66	1	thoracic_radiotherapy
4.68	1	thoracic_radiotherapy
4.69	1	thoracic_radiotherapy
4.7	1	thoracic_radiotherapy
4.8	1	thoracic_radiotherapy
4.84	1	thoracic_radiotherapy
4.86	1	thoracic_radiotherapy
4.9	1	thoracic_radiotherapy
4.93	1	thoracic_radiotherapy
4.94	1	thoracic_radiotherapy
4.99	1	thoracic_radiotherapy
5.01	1	thoracic_radiotherapy
5.02	1	thoracic_radiotherapy
5.03	1	thoracic_radiotherapy
5.05	1	thoracic_radiotherapy
5.09	1	thoracic_radiotherapy
5.1	1	thoracic_radiotherapy
5.12	1	thoracic_radiotherapy
5.17	1	thoracic_radiotherapy
5.21	1	thoracic_radiotherapy
5.22	1	thoracic_radiotherapy
5.23	1	thoracic_radiotherapy
5.23	1	thoracic_radiotherapy
5.28	1	thoracic_radiotherapy
5.31	1	thoracic_radiotherapy
5.34	1	thoracic_radiotherapy
5.49	1	thoracic_radiotherapy
5.51	1	thoracic_radiotherapy
5.52	1	thoracic_radiotherapy
5.53	1	thoracic_radiotherapy
5.53	1	thoracic_radiotherapy
5.56	1	thoracic_radiotherapy
5.65	1	thoracic_radiotherapy
5.66	1	thoracic_radiotherapy
5.72	1	thoracic_radiotherapy
5.74	1	thoracic_radiotherapy
5.81	1	thoracic_radiotherapy
5.83	1	thoracic_radiotherapy
5.84	1	thoracic_radiotherapy
5.84	1	thoracic_radiotherapy
5.85	1	thoracic_radiotherapy
5.86	1	thoracic_radiotherapy
5.89	1	thoracic_radiotherapy
5.93	1	thoracic_radiotherapy
5.97	1	thoracic_radiotherapy
6	1	thoracic_radiotherapy
6.02	1	thoracic_radiotherapy
6.04	1	thoracic_radiotherapy
6.07	1	thoracic_radiotherapy
6.1	1	thoracic_radiotherapy
6.13	1	thoracic_radiotherapy
6.15	1	thoracic_radiotherapy
6.17	1	thoracic_radiotherapy
6.18	1	thoracic_radiotherapy
6.24	1	thoracic_radiotherapy
6.43	1	thoracic_radiotherapy
6.46	1	thoracic_radiotherapy
6.57	1	thoracic_radiotherapy
6.59	1	thoracic_radiotherapy
6.64	1	thoracic_radiotherapy
7.09	1	thoracic_radiotherapy
7.47	1	thoracic_radiotherapy
7.52	1	thoracic_radiotherapy
7.55	1	thoracic_radiotherapy
7.75	1	thoracic_radiotherapy
7.82	1	thoracic_radiotherapy
8.18	1	thoracic_radiotherapy
8.2	1	thoracic_radiotherapy
8.27	1	thoracic_radiotherapy
8.29	1	thoracic_radiotherapy
8.44	1	thoracic_radiotherapy
8.56	1	thoracic_radiotherapy
8.88	1	thoracic_radiotherapy
8.95	1	thoracic_radiotherapy
9.02	1	thoracic_radiotherapy
9.43	1	thoracic_radiotherapy
9.47	1	thoracic_radiotherapy
9.64	1	thoracic_radiotherapy
9.69	1	thoracic_radiotherapy
9.73	1	thoracic_radiotherapy
10.6	1	thoracic_radiotherapy
10.7	1	thoracic_radiotherapy
10.8	1	thoracic_radiotherapy
11	1	thoracic_radiotherapy
11.1	1	thoracic_radiotherapy
11.3	1	thoracic_radiotherapy
11.4	1	thoracic_radiotherapy
11.5	1	thoracic_radiotherapy
11.8	1	thoracic_radiotherapy
12.6	1	thoracic_radiotherapy
13.7	1	thoracic_radiotherapy
13.8	1	thoracic_radiotherapy
16.3	1	thoracic_radiotherapy
23.9	0	thoracic_radiotherapy
23.9	0	thoracic_radiotherapy
23.9	0	thoracic_radiotherapy
23.9	0	thoracic_radiotherapy
23.9	0	thoracic_radiotherapy
23.9	0	thoracic_radiotherapy
23.9	0	thoracic_radiotherapy
23.9	0	thoracic_radiotherapy
23.9	0	thoracic_radiotherapy
23.9	0	thoracic_radiotherapy
23.9	0	thoracic_radiotherapy
23.9	0	thoracic_radiotherapy
0.138	1	control
0.163	1	control
0.223	1	control
0.29	1	control
0.352	1	control
0.6	1	control
0.603	1	control
0.613	1	control
0.647	1	control
0.772	1	control
0.811	1	control
0.865	1	control
0.915	1	control
0.947	1	control
1	1	control
1.05	1	control
1.13	1	control
1.14	1	control
1.16	1	control
1.18	1	control
1.2	1	control
1.21	1	control
1.23	1	control
1.24	1	control
1.24	1	control
1.26	1	control
1.27	1	control
1.3	1	control
1.33	1	control
1.36	1	control
1.36	1	control
1.36	1	control
1.36	1	control
1.38	1	control
1.38	1	control
1.38	1	control
1.38	1	control
1.38	1	control
1.39	1	control
1.42	1	control
1.42	1	control
1.43	1	control
1.43	1	control
1.45	1	control
1.46	1	control
1.49	1	control
1.5	1	control
1.54	1	control
1.56	1	control
1.56	1	control
1.57	1	control
1.57	1	control
1.61	1	control
1.62	1	control
1.62	1	control
1.64	1	control
1.65	1	control
1.66	1	control
1.67	1	control
1.69	1	control
1.71	1	control
1.74	1	control
1.85	1	control
1.85	1	control
1.85	1	control
1.87	1	control
1.87	1	control
1.89	1	control
1.92	1	control
1.92	1	control
1.93	1	control
1.94	1	control
1.95	1	control
2	1	control
2.01	1	control
2.02	1	control
2.06	1	control
2.07	1	control
2.08	1	control
2.08	1	control
2.11	1	control
2.12	1	control
2.23	1	control
2.26	1	control
2.27	1	control
2.3	1	control
2.3	1	control
2.3	1	control
2.32	1	control
2.32	1	control
2.32	1	control
2.32	1	control
2.35	1	control
2.38	1	control
2.42	1	control
2.47	1	control
2.48	1	control
2.49	1	control
2.51	1	control
2.52	1	control
2.52	1	control
2.53	1	control
2.53	1	control
2.54	1	control
2.56	1	control
2.56	1	control
2.57	1	control
2.59	1	control
2.65	1	control
2.66	1	control
2.67	1	control
2.67	1	control
2.73	1	control
2.78	1	control
2.8	1	control
2.82	1	control
2.85	1	control
2.85	1	control
2.86	1	control
2.94	1	control
2.97	1	control
3.01	1	control
3.03	1	control
3.04	1	control
3.1	1	control
3.11	1	control
3.13	1	control
3.14	1	control
3.15	1	control
3.17	1	control
3.2	1	control
3.22	1	control
3.22	1	control
3.23	1	control
3.23	1	control
3.34	1	control
3.38	1	control
3.39	1	control
3.4	1	control
3.43	1	control
3.43	1	control
3.44	1	control
3.44	1	control
3.44	1	control
3.45	1	control
3.48	1	control
3.49	1	control
3.52	1	control
3.62	1	control
3.66	1	control
3.72	1	control
3.74	1	control
3.76	1	control
3.8	1	control
3.84	1	control
3.85	1	control
3.88	1	control
3.91	1	control
3.95	1	control
3.98	1	control
4.01	1	control
4.04	1	control
4.06	1	control
4.14	1	control
4.14	1	control
4.15	1	control
4.17	1	control
4.18	1	control
4.2	1	control
4.23	1	control
4.25	1	control
4.26	1	control
4.28	1	control
4.3	1	control
4.33	1	control
4.35	1	control
4.37	1	control
4.4	1	control
4.46	1	control
4.47	1	control
4.5	1	control
4.59	1	control
4.71	1	control
4.8	1	control
4.82	1	control
4.85	1	control
4.97	1	control
5.14	1	control
5.28	1	control
5.3	1	control
5.37	1	control
5.48	1	control
5.53	1	control
5.61	1	control
5.61	1	control
5.63	1	control
5.79	1	control
5.91	1	control
5.97	1	control
5.99	1	control
6.01	1	control
6.15	1	control
6.19	1	control
6.26	1	control
6.36	1	control
6.4	1	control
6.46	1	control
6.5	1	control
6.55	1	control
6.72	1	control
6.9	1	control
6.91	1	control
6.99	1	control
7.11	1	control
7.19	1	control
7.4	1	control
7.48	1	control
7.56	1	control
7.56	1	control
7.57	1	control
7.59	1	control
7.71	1	control
8.02	1	control
8.06	1	control
8.33	1	control
8.37	1	control
8.43	1	control
8.49	1	control
8.55	1	control
8.62	1	control
8.93	1	control
9.03	1	control
9.06	1	control
9.22	1	control
9.28	1	control
10.9	1	control
11	1	control
11.3	1	control
11.6	1	control
12.1	1	control
13.2	1	control
14.2	1	control
14.7	1	control
14.8	1	control
14.9	1	control
23.9	0	control
23.9	0	control
23.9	0	control
