## Supplementary data files for "Cancer patient survival can be accurately parameterized, revealing time-dependent therapeutic effects and doubling the precision of small trials": OMEGA_3A.csv

Time	Event	Arm
0.679	1	peg_doxorubicin
1.64	1	peg_doxorubicin
2.01	1	peg_doxorubicin
2.06	1	peg_doxorubicin
2.57	1	peg_doxorubicin
2.61	1	peg_doxorubicin
2.7	1	peg_doxorubicin
2.77	1	peg_doxorubicin
2.93	1	peg_doxorubicin
2.94	1	peg_doxorubicin
3.12	1	peg_doxorubicin
3.19	1	peg_doxorubicin
3.69	1	peg_doxorubicin
3.78	1	peg_doxorubicin
3.89	1	peg_doxorubicin
4.33	1	peg_doxorubicin
5.21	1	peg_doxorubicin
5.44	1	peg_doxorubicin
5.65	1	peg_doxorubicin
5.66	1	peg_doxorubicin
5.77	1	peg_doxorubicin
5.79	1	peg_doxorubicin
5.89	1	peg_doxorubicin
6.05	1	peg_doxorubicin
6.44	1	peg_doxorubicin
6.7	1	peg_doxorubicin
8.37	1	peg_doxorubicin
8.43	1	peg_doxorubicin
8.53	1	peg_doxorubicin
8.59	1	peg_doxorubicin
8.69	1	peg_doxorubicin
9.52	1	peg_doxorubicin
9.88	1	peg_doxorubicin
10.5	1	peg_doxorubicin
11.9	1	peg_doxorubicin
12.2	1	peg_doxorubicin
12.6	1	peg_doxorubicin
7.995	0	peg_doxorubicin
10.05	0	peg_doxorubicin
13.85	0	peg_doxorubicin
0.353	1	capecitabine
0.554	1	capecitabine
0.692	1	capecitabine
0.97	1	capecitabine
1.34	1	capecitabine
1.87	1	capecitabine
2.25	1	capecitabine
2.59	1	capecitabine
2.84	1	capecitabine
2.85	1	capecitabine
2.98	1	capecitabine
3.09	1	capecitabine
5.04	1	capecitabine
5.12	1	capecitabine
5.35	1	capecitabine
5.48	1	capecitabine
5.74	1	capecitabine
7.4	1	capecitabine
7.69	1	capecitabine
7.85	1	capecitabine
8.08	1	capecitabine
8.14	1	capecitabine
8.16	1	capecitabine
8.37	1	capecitabine
8.38	1	capecitabine
8.56	1	capecitabine
10.6	1	capecitabine
11.4	1	capecitabine
13.8	1	capecitabine
13.9	1	capecitabine
14.5	1	capecitabine
14.7	1	capecitabine
15.5	1	capecitabine
17	1	capecitabine
19.9	1	capecitabine
21.3	1	capecitabine
21.4	1	capecitabine
24	0	capecitabine
