## Supplementary data files for "Cancer patient survival can be accurately parameterized, revealing time-dependent therapeutic effects and doubling the precision of small trials": OMEGA_3B.csv

Time	Event	Arm
1.3	1	peg_doxorubicin
1.98	1	peg_doxorubicin
2.06	1	peg_doxorubicin
2.16	1	peg_doxorubicin
3.02	1	peg_doxorubicin
4.04	1	peg_doxorubicin
4.04	1	peg_doxorubicin
4.4	1	peg_doxorubicin
4.71	1	peg_doxorubicin
6.77	1	peg_doxorubicin
6.8	1	peg_doxorubicin
6.84	1	peg_doxorubicin
7.54	1	peg_doxorubicin
8.72	1	peg_doxorubicin
9.59	1	peg_doxorubicin
10.4	1	peg_doxorubicin
10.7	1	peg_doxorubicin
12.1	1	peg_doxorubicin
13.7	1	peg_doxorubicin
13.9	1	peg_doxorubicin
15.9	1	peg_doxorubicin
16.9	1	peg_doxorubicin
17.2	1	peg_doxorubicin
18	1	peg_doxorubicin
18.2	1	peg_doxorubicin
26.1	1	peg_doxorubicin
27.1	1	peg_doxorubicin
28.2	1	peg_doxorubicin
6.9	0	peg_doxorubicin
7.675	0	peg_doxorubicin
8.345	0	peg_doxorubicin
9.265	0	peg_doxorubicin
10.1	0	peg_doxorubicin
11.15	0	peg_doxorubicin
13.95	0	peg_doxorubicin
15.95	0	peg_doxorubicin
20.95	0	peg_doxorubicin
26	0	peg_doxorubicin
27.95	0	peg_doxorubicin
29.9	0	peg_doxorubicin
0.434	1	capecitabine
0.644	1	capecitabine
2.09	1	capecitabine
2.15	1	capecitabine
3.13	1	capecitabine
3.93	1	capecitabine
5.59	1	capecitabine
6.16	1	capecitabine
6.87	1	capecitabine
7.09	1	capecitabine
7.68	1	capecitabine
7.82	1	capecitabine
8.21	1	capecitabine
8.21	1	capecitabine
10.4	1	capecitabine
10.5	1	capecitabine
13	1	capecitabine
15.2	1	capecitabine
16.8	1	capecitabine
17.3	1	capecitabine
18.5	1	capecitabine
19.8	1	capecitabine
19.9	1	capecitabine
20.6	1	capecitabine
20.7	1	capecitabine
22.8	1	capecitabine
26.9	1	capecitabine
7.52	0	capecitabine
9.125	0	capecitabine
10.6	0	capecitabine
14.95	0	capecitabine
20.95	0	capecitabine
30	0	capecitabine
30	0	capecitabine
30	0	capecitabine
30	0	capecitabine
30	0	capecitabine
30	0	capecitabine
