## Supplementary data files for "Cancer patient survival can be accurately parameterized, revealing time-dependent therapeutic effects and doubling the precision of small trials": OPTIMAL_1.csv

Time	Event	Arm
4.23	1	erlotinib
5.22	1	erlotinib
5.77	1	erlotinib
6.26	1	erlotinib
6.52	1	erlotinib
6.58	1	erlotinib
8.74	1	erlotinib
9.47	1	erlotinib
9.72	1	erlotinib
10.4	1	erlotinib
11	1	erlotinib
11.2	1	erlotinib
12.7	1	erlotinib
14.2	1	erlotinib
14.3	1	erlotinib
14.5	1	erlotinib
14.8	1	erlotinib
15.4	1	erlotinib
15.7	1	erlotinib
15.8	1	erlotinib
15.9	1	erlotinib
16.5	1	erlotinib
16.7	1	erlotinib
16.8	1	erlotinib
17.3	1	erlotinib
18.2	1	erlotinib
18.3	1	erlotinib
18.5	1	erlotinib
18.8	1	erlotinib
19	1	erlotinib
19.8	1	erlotinib
20.2	1	erlotinib
20.7	1	erlotinib
20.8	1	erlotinib
21.2	1	erlotinib
21.4	1	erlotinib
21.6	1	erlotinib
22.1	1	erlotinib
22.2	1	erlotinib
22.7	1	erlotinib
22.9	1	erlotinib
25.2	1	erlotinib
25.9	1	erlotinib
26.6	1	erlotinib
27	1	erlotinib
28	1	erlotinib
28.1	1	erlotinib
28.2	1	erlotinib
28.5	1	erlotinib
29.4	1	erlotinib
29.8	1	erlotinib
30.3	1	erlotinib
30.5	1	erlotinib
31.4	1	erlotinib
32.9	1	erlotinib
34.3	1	erlotinib
35.4	1	erlotinib
35.8	1	erlotinib
35.9	1	erlotinib
36	1	erlotinib
37	1	erlotinib
37.3	1	erlotinib
37.5	1	erlotinib
39	1	erlotinib
40.6	1	erlotinib
43	1	erlotinib
2.48	0	erlotinib
27.45	0	erlotinib
40.45	0	erlotinib
40.95	0	erlotinib
41.35	0	erlotinib
41.85	0	erlotinib
42.25	0	erlotinib
42.75	0	erlotinib
43.25	0	erlotinib
43.65	0	erlotinib
44.15	0	erlotinib
44.6	0	erlotinib
44.6	0	erlotinib
44.6	0	erlotinib
44.6	0	erlotinib
44.6	0	erlotinib
1.77	1	gem_carboplatin
3.5	1	gem_carboplatin
3.5	1	gem_carboplatin
5.39	1	gem_carboplatin
6.08	1	gem_carboplatin
6.09	1	gem_carboplatin
6.81	1	gem_carboplatin
7.51	1	gem_carboplatin
7.54	1	gem_carboplatin
9.7	1	gem_carboplatin
10.2	1	gem_carboplatin
11.3	1	gem_carboplatin
11.4	1	gem_carboplatin
11.9	1	gem_carboplatin
12.2	1	gem_carboplatin
13.2	1	gem_carboplatin
13.2	1	gem_carboplatin
15.4	1	gem_carboplatin
16.1	1	gem_carboplatin
16.1	1	gem_carboplatin
16.2	1	gem_carboplatin
16.2	1	gem_carboplatin
16.4	1	gem_carboplatin
16.8	1	gem_carboplatin
17.4	1	gem_carboplatin
18.5	1	gem_carboplatin
20.1	1	gem_carboplatin
23	1	gem_carboplatin
23.4	1	gem_carboplatin
24.4	1	gem_carboplatin
24.5	1	gem_carboplatin
24.7	1	gem_carboplatin
26.1	1	gem_carboplatin
26.8	1	gem_carboplatin
27.2	1	gem_carboplatin
27.3	1	gem_carboplatin
29	1	gem_carboplatin
29	1	gem_carboplatin
29.3	1	gem_carboplatin
29.5	1	gem_carboplatin
30.8	1	gem_carboplatin
31.3	1	gem_carboplatin
31.4	1	gem_carboplatin
32.4	1	gem_carboplatin
33.3	1	gem_carboplatin
34	1	gem_carboplatin
34.1	1	gem_carboplatin
36	1	gem_carboplatin
36.9	1	gem_carboplatin
45.1	1	gem_carboplatin
48.8	1	gem_carboplatin
48.9	1	gem_carboplatin
2.56	0	gem_carboplatin
7.56	0	gem_carboplatin
37.4	0	gem_carboplatin
40.6	0	gem_carboplatin
40.95	0	gem_carboplatin
41.45	0	gem_carboplatin
41.85	0	gem_carboplatin
42.2	0	gem_carboplatin
42.75	0	gem_carboplatin
43.05	0	gem_carboplatin
43.85	0	gem_carboplatin
43.85	0	gem_carboplatin
44.65	0	gem_carboplatin
45.75	0	gem_carboplatin
46.55	0	gem_carboplatin
47.25	0	gem_carboplatin
48.05	0	gem_carboplatin
48.75	0	gem_carboplatin
49.55	0	gem_carboplatin
50.85	0	gem_carboplatin
