## Supplementary data files for "Cancer patient survival can be accurately parameterized, revealing time-dependent therapeutic effects and doubling the precision of small trials": OPTIMOX3_3A.csv

Time	Event	Arm
0.401	1	bev
0.627	1	bev
0.676	1	bev
0.697	1	bev
0.706	1	bev
1.1	1	bev
1.13	1	bev
1.16	1	bev
1.21	1	bev
1.3	1	bev
1.31	1	bev
1.36	1	bev
1.41	1	bev
1.53	1	bev
1.54	1	bev
1.54	1	bev
1.55	1	bev
1.58	1	bev
1.61	1	bev
1.68	1	bev
1.81	1	bev
1.81	1	bev
1.81	1	bev
1.81	1	bev
1.81	1	bev
1.81	1	bev
1.93	1	bev
1.93	1	bev
1.93	1	bev
1.93	1	bev
1.97	1	bev
1.97	1	bev
1.97	1	bev
1.97	1	bev
1.97	1	bev
1.97	1	bev
2	1	bev
2.03	1	bev
2.03	1	bev
2.03	1	bev
2.03	1	bev
2.03	1	bev
2.05	1	bev
2.05	1	bev
2.05	1	bev
2.05	1	bev
2.05	1	bev
2.15	1	bev
2.22	1	bev
2.23	1	bev
2.25	1	bev
2.28	1	bev
2.28	1	bev
2.29	1	bev
2.31	1	bev
2.39	1	bev
2.46	1	bev
2.47	1	bev
2.56	1	bev
2.58	1	bev
2.59	1	bev
2.64	1	bev
2.68	1	bev
2.95	1	bev
2.95	1	bev
2.96	1	bev
3.01	1	bev
3.02	1	bev
3.1	1	bev
3.2	1	bev
3.23	1	bev
3.26	1	bev
3.31	1	bev
3.38	1	bev
3.41	1	bev
3.41	1	bev
3.44	1	bev
3.45	1	bev
3.56	1	bev
3.59	1	bev
3.61	1	bev
3.69	1	bev
3.75	1	bev
3.82	1	bev
3.87	1	bev
3.87	1	bev
3.9	1	bev
3.9	1	bev
3.93	1	bev
3.94	1	bev
3.99	1	bev
4.06	1	bev
4.06	1	bev
4.09	1	bev
4.12	1	bev
4.12	1	bev
4.13	1	bev
4.24	1	bev
4.26	1	bev
4.3	1	bev
4.35	1	bev
4.38	1	bev
4.43	1	bev
4.54	1	bev
4.76	1	bev
4.84	1	bev
4.85	1	bev
4.91	1	bev
4.96	1	bev
4.99	1	bev
5.08	1	bev
5.17	1	bev
5.27	1	bev
5.29	1	bev
5.36	1	bev
5.45	1	bev
5.5	1	bev
5.7	1	bev
5.7	1	bev
5.71	1	bev
5.88	1	bev
5.95	1	bev
6	1	bev
6.01	1	bev
6.07	1	bev
6.1	1	bev
6.13	1	bev
6.14	1	bev
6.25	1	bev
6.31	1	bev
6.35	1	bev
6.37	1	bev
6.37	1	bev
6.4	1	bev
6.4	1	bev
6.46	1	bev
6.49	1	bev
6.49	1	bev
6.51	1	bev
6.61	1	bev
6.68	1	bev
6.68	1	bev
6.69	1	bev
6.69	1	bev
6.74	1	bev
6.85	1	bev
7.53	1	bev
7.76	1	bev
7.78	1	bev
7.84	1	bev
7.89	1	bev
7.9	1	bev
8.14	1	bev
8.2	1	bev
8.23	1	bev
8.26	1	bev
8.27	1	bev
8.32	1	bev
8.33	1	bev
8.33	1	bev
8.5	1	bev
8.53	1	bev
9.42	1	bev
9.73	1	bev
9.77	1	bev
10	1	bev
10.2	1	bev
10.3	1	bev
10.6	1	bev
11.2	1	bev
11.3	1	bev
11.5	1	bev
11.6	1	bev
11.7	1	bev
11.8	1	bev
11.8	1	bev
13.3	1	bev
13.9	1	bev
14	1	bev
15.5	1	bev
18.2	1	bev
18.3	1	bev
19.6	1	bev
19.9	1	bev
20.8	1	bev
23.5	1	bev
24.1	1	bev
0.214	0	bev
0.425	0	bev
0.6515	0	bev
0.866	0	bev
1.08	0	bev
1.285	0	bev
1.505	0	bev
1.76	0	bev
1.88	0	bev
2.14	0	bev
2.355	0	bev
2.57	0	bev
2.78	0	bev
3	0	bev
3.215	0	bev
3.425	0	bev
3.635	0	bev
3.855	0	bev
4.075	0	bev
4.275	0	bev
4.48	0	bev
4.72	0	bev
4.925	0	bev
5.155	0	bev
5.355	0	bev
5.58	0	bev
5.79	0	bev
6.59	0	bev
7.2	0	bev
7.79	0	bev
8.41	0	bev
9	0	bev
9.6	0	bev
10.15	0	bev
10.75	0	bev
11.35	0	bev
13.15	0	bev
14.35	0	bev
15.55	0	bev
16.75	0	bev
24.25	0	bev
0.916	1	bev_erlotinib
1.12	1	bev_erlotinib
1.16	1	bev_erlotinib
1.24	1	bev_erlotinib
1.35	1	bev_erlotinib
1.36	1	bev_erlotinib
1.37	1	bev_erlotinib
1.42	1	bev_erlotinib
1.49	1	bev_erlotinib
1.54	1	bev_erlotinib
1.55	1	bev_erlotinib
1.61	1	bev_erlotinib
1.62	1	bev_erlotinib
1.62	1	bev_erlotinib
1.67	1	bev_erlotinib
1.68	1	bev_erlotinib
1.73	1	bev_erlotinib
1.74	1	bev_erlotinib
1.79	1	bev_erlotinib
1.8	1	bev_erlotinib
1.85	1	bev_erlotinib
1.85	1	bev_erlotinib
1.86	1	bev_erlotinib
1.88	1	bev_erlotinib
1.91	1	bev_erlotinib
1.91	1	bev_erlotinib
1.92	1	bev_erlotinib
1.92	1	bev_erlotinib
1.92	1	bev_erlotinib
1.97	1	bev_erlotinib
1.97	1	bev_erlotinib
1.98	1	bev_erlotinib
1.98	1	bev_erlotinib
2.03	1	bev_erlotinib
2.1	1	bev_erlotinib
2.15	1	bev_erlotinib
2.16	1	bev_erlotinib
2.21	1	bev_erlotinib
2.22	1	bev_erlotinib
2.23	1	bev_erlotinib
2.23	1	bev_erlotinib
2.28	1	bev_erlotinib
2.3	1	bev_erlotinib
2.3	1	bev_erlotinib
2.34	1	bev_erlotinib
2.39	1	bev_erlotinib
2.41	1	bev_erlotinib
2.52	1	bev_erlotinib
2.53	1	bev_erlotinib
2.59	1	bev_erlotinib
2.59	1	bev_erlotinib
2.6	1	bev_erlotinib
2.65	1	bev_erlotinib
2.65	1	bev_erlotinib
2.67	1	bev_erlotinib
2.67	1	bev_erlotinib
2.71	1	bev_erlotinib
2.75	1	bev_erlotinib
2.83	1	bev_erlotinib
2.95	1	bev_erlotinib
2.97	1	bev_erlotinib
3.19	1	bev_erlotinib
3.26	1	bev_erlotinib
3.26	1	bev_erlotinib
3.27	1	bev_erlotinib
3.44	1	bev_erlotinib
3.44	1	bev_erlotinib
3.5	1	bev_erlotinib
3.56	1	bev_erlotinib
3.56	1	bev_erlotinib
3.57	1	bev_erlotinib
3.57	1	bev_erlotinib
3.63	1	bev_erlotinib
3.63	1	bev_erlotinib
3.66	1	bev_erlotinib
3.7	1	bev_erlotinib
3.87	1	bev_erlotinib
3.87	1	bev_erlotinib
3.9	1	bev_erlotinib
3.9	1	bev_erlotinib
3.94	1	bev_erlotinib
4.05	1	bev_erlotinib
4.05	1	bev_erlotinib
4.08	1	bev_erlotinib
4.08	1	bev_erlotinib
4.11	1	bev_erlotinib
4.12	1	bev_erlotinib
4.23	1	bev_erlotinib
4.24	1	bev_erlotinib
4.31	1	bev_erlotinib
4.35	1	bev_erlotinib
4.37	1	bev_erlotinib
4.4	1	bev_erlotinib
4.43	1	bev_erlotinib
4.47	1	bev_erlotinib
4.53	1	bev_erlotinib
4.58	1	bev_erlotinib
4.72	1	bev_erlotinib
4.72	1	bev_erlotinib
4.76	1	bev_erlotinib
5.27	1	bev_erlotinib
5.29	1	bev_erlotinib
5.32	1	bev_erlotinib
5.38	1	bev_erlotinib
5.82	1	bev_erlotinib
5.85	1	bev_erlotinib
5.94	1	bev_erlotinib
5.94	1	bev_erlotinib
5.95	1	bev_erlotinib
5.97	1	bev_erlotinib
6	1	bev_erlotinib
6.07	1	bev_erlotinib
6.12	1	bev_erlotinib
6.18	1	bev_erlotinib
6.19	1	bev_erlotinib
6.24	1	bev_erlotinib
6.38	1	bev_erlotinib
6.62	1	bev_erlotinib
6.63	1	bev_erlotinib
6.86	1	bev_erlotinib
6.9	1	bev_erlotinib
7.05	1	bev_erlotinib
7.46	1	bev_erlotinib
7.47	1	bev_erlotinib
7.83	1	bev_erlotinib
7.85	1	bev_erlotinib
8.07	1	bev_erlotinib
8.12	1	bev_erlotinib
8.15	1	bev_erlotinib
8.2	1	bev_erlotinib
8.25	1	bev_erlotinib
8.28	1	bev_erlotinib
8.32	1	bev_erlotinib
8.35	1	bev_erlotinib
8.67	1	bev_erlotinib
8.69	1	bev_erlotinib
8.82	1	bev_erlotinib
9	1	bev_erlotinib
9.36	1	bev_erlotinib
9.55	1	bev_erlotinib
9.57	1	bev_erlotinib
9.64	1	bev_erlotinib
9.79	1	bev_erlotinib
9.8	1	bev_erlotinib
10.1	1	bev_erlotinib
10.4	1	bev_erlotinib
10.5	1	bev_erlotinib
10.9	1	bev_erlotinib
11.5	1	bev_erlotinib
11.6	1	bev_erlotinib
12.1	1	bev_erlotinib
12.4	1	bev_erlotinib
12.5	1	bev_erlotinib
12.6	1	bev_erlotinib
13.2	1	bev_erlotinib
13.3	1	bev_erlotinib
14.1	1	bev_erlotinib
16	1	bev_erlotinib
16.1	1	bev_erlotinib
16.3	1	bev_erlotinib
16.7	1	bev_erlotinib
16.8	1	bev_erlotinib
17.6	1	bev_erlotinib
17.7	1	bev_erlotinib
19.7	1	bev_erlotinib
20.5	1	bev_erlotinib
24.4	1	bev_erlotinib
26.1	1	bev_erlotinib
0.189	0	bev_erlotinib
0.368	0	bev_erlotinib
0.567	0	bev_erlotinib
0.747	0	bev_erlotinib
0.948	0	bev_erlotinib
1.125	0	bev_erlotinib
1.33	0	bev_erlotinib
1.505	0	bev_erlotinib
1.695	0	bev_erlotinib
1.87	0	bev_erlotinib
2.08	0	bev_erlotinib
2.245	0	bev_erlotinib
2.44	0	bev_erlotinib
2.635	0	bev_erlotinib
2.815	0	bev_erlotinib
3	0	bev_erlotinib
3.18	0	bev_erlotinib
3.38	0	bev_erlotinib
3.565	0	bev_erlotinib
3.74	0	bev_erlotinib
3.92	0	bev_erlotinib
4.135	0	bev_erlotinib
4.33	0	bev_erlotinib
4.505	0	bev_erlotinib
4.675	0	bev_erlotinib
4.865	0	bev_erlotinib
5.07	0	bev_erlotinib
5.245	0	bev_erlotinib
5.43	0	bev_erlotinib
5.63	0	bev_erlotinib
5.8	0	bev_erlotinib
6.43	0	bev_erlotinib
6.845	0	bev_erlotinib
7.28	0	bev_erlotinib
7.725	0	bev_erlotinib
8.145	0	bev_erlotinib
8.585	0	bev_erlotinib
8.995	0	bev_erlotinib
9.42	0	bev_erlotinib
9.86	0	bev_erlotinib
10.25	0	bev_erlotinib
10.75	0	bev_erlotinib
11.15	0	bev_erlotinib
11.55	0	bev_erlotinib
13.15	0	bev_erlotinib
14.35	0	bev_erlotinib
15.55	0	bev_erlotinib
16.75	0	bev_erlotinib
18.95	0	bev_erlotinib
19.95	0	bev_erlotinib
20.95	0	bev_erlotinib
21.95	0	bev_erlotinib
22.95	0	bev_erlotinib
26.95	0	bev_erlotinib
29.9	0	bev_erlotinib
29.9	0	bev_erlotinib
