## Supplementary data files for "Cancer patient survival can be accurately parameterized, revealing time-dependent therapeutic effects and doubling the precision of small trials": OPTIMOX3_3B.csv

Time	Event	Arm
1.17	1	bev
2.06	1	bev
2.06	1	bev
2.58	1	bev
2.84	1	bev
2.84	1	bev
4.08	1	bev
4.38	1	bev
4.39	1	bev
5.08	1	bev
5.17	1	bev
5.29	1	bev
5.38	1	bev
5.8	1	bev
5.91	1	bev
6.26	1	bev
6.34	1	bev
6.4	1	bev
6.71	1	bev
6.76	1	bev
6.83	1	bev
6.95	1	bev
7.19	1	bev
7.19	1	bev
7.49	1	bev
7.87	1	bev
8.25	1	bev
8.4	1	bev
8.4	1	bev
9	1	bev
9.18	1	bev
9.18	1	bev
9.41	1	bev
9.41	1	bev
9.67	1	bev
9.67	1	bev
9.67	1	bev
9.67	1	bev
9.88	1	bev
9.88	1	bev
9.98	1	bev
10.2	1	bev
10.5	1	bev
10.6	1	bev
10.7	1	bev
10.8	1	bev
10.9	1	bev
11.2	1	bev
11.3	1	bev
11.3	1	bev
11.4	1	bev
11.7	1	bev
11.7	1	bev
11.8	1	bev
11.8	1	bev
12.3	1	bev
12.4	1	bev
12.5	1	bev
12.5	1	bev
12.8	1	bev
12.9	1	bev
13.3	1	bev
13.4	1	bev
13.5	1	bev
13.7	1	bev
13.9	1	bev
14	1	bev
14	1	bev
14.6	1	bev
14.7	1	bev
15	1	bev
15.2	1	bev
16.1	1	bev
16.2	1	bev
16.2	1	bev
16.4	1	bev
16.6	1	bev
16.7	1	bev
17	1	bev
17.3	1	bev
17.4	1	bev
17.4	1	bev
17.6	1	bev
17.7	1	bev
17.7	1	bev
18.1	1	bev
18.1	1	bev
18.2	1	bev
18.3	1	bev
18.4	1	bev
18.5	1	bev
18.5	1	bev
18.7	1	bev
19.1	1	bev
19.2	1	bev
19.8	1	bev
19.8	1	bev
19.9	1	bev
20.3	1	bev
20.4	1	bev
20.5	1	bev
21.1	1	bev
21.3	1	bev
21.4	1	bev
21.5	1	bev
21.6	1	bev
21.9	1	bev
22.1	1	bev
22.1	1	bev
22.2	1	bev
22.6	1	bev
23.3	1	bev
23.6	1	bev
24.2	1	bev
24.5	1	bev
25.2	1	bev
25.5	1	bev
25.6	1	bev
25.7	1	bev
25.9	1	bev
26	1	bev
26.3	1	bev
26.8	1	bev
27.1	1	bev
27.2	1	bev
27.3	1	bev
27.3	1	bev
27.4	1	bev
27.6	1	bev
27.7	1	bev
28.1	1	bev
28.2	1	bev
28.3	1	bev
28.7	1	bev
28.9	1	bev
29.1	1	bev
29.3	1	bev
29.4	1	bev
30.2	1	bev
30.8	1	bev
31	1	bev
31.3	1	bev
31.5	1	bev
31.7	1	bev
32	1	bev
32.8	1	bev
33.2	1	bev
34	1	bev
34.2	1	bev
34.5	1	bev
34.9	1	bev
35.1	1	bev
37.1	1	bev
37.1	1	bev
37.2	1	bev
37.3	1	bev
37.5	1	bev
37.6	1	bev
38	1	bev
38.1	1	bev
38.2	1	bev
38.4	1	bev
38.5	1	bev
40	1	bev
41.8	1	bev
43.5	1	bev
43.9	1	bev
44	1	bev
44.2	1	bev
44.5	1	bev
44.6	1	bev
44.9	1	bev
45.8	1	bev
47.3	1	bev
50.8	1	bev
51.5	1	bev
57.9	1	bev
1.98	0	bev
4.005	0	bev
5.975	0	bev
8.115	0	bev
9.99	0	bev
12.75	0	bev
13.45	0	bev
14.3	0	bev
14.95	0	bev
15.75	0	bev
16.45	0	bev
17.25	0	bev
17.95	0	bev
18.75	0	bev
19.45	0	bev
20.25	0	bev
20.95	0	bev
21.75	0	bev
22.4	0	bev
23.25	0	bev
24.75	0	bev
25.45	0	bev
26.25	0	bev
26.95	0	bev
27.75	0	bev
28.45	0	bev
29.25	0	bev
29.95	0	bev
30.75	0	bev
31.45	0	bev
32.25	0	bev
32.95	0	bev
33.75	0	bev
34.45	0	bev
35.25	0	bev
37.45	0	bev
38.95	0	bev
40.45	0	bev
41.95	0	bev
43.45	0	bev
44.95	0	bev
46.45	0	bev
49.65	0	bev
51.35	0	bev
53.05	0	bev
54.75	0	bev
56.45	0	bev
58.15	0	bev
59.9	0	bev
59.9	0	bev
59.9	0	bev
1.48	1	bev_erlotinib
1.6	1	bev_erlotinib
1.71	1	bev_erlotinib
2.69	1	bev_erlotinib
2.81	1	bev_erlotinib
3.23	1	bev_erlotinib
3.35	1	bev_erlotinib
3.49	1	bev_erlotinib
3.91	1	bev_erlotinib
4.02	1	bev_erlotinib
4.2	1	bev_erlotinib
4.52	1	bev_erlotinib
4.53	1	bev_erlotinib
4.68	1	bev_erlotinib
5.05	1	bev_erlotinib
5.2	1	bev_erlotinib
5.36	1	bev_erlotinib
5.44	1	bev_erlotinib
5.92	1	bev_erlotinib
6.28	1	bev_erlotinib
6.48	1	bev_erlotinib
6.71	1	bev_erlotinib
6.87	1	bev_erlotinib
7.45	1	bev_erlotinib
7.46	1	bev_erlotinib
8	1	bev_erlotinib
8.17	1	bev_erlotinib
8.29	1	bev_erlotinib
8.3	1	bev_erlotinib
8.67	1	bev_erlotinib
9.03	1	bev_erlotinib
9.32	1	bev_erlotinib
9.38	1	bev_erlotinib
9.44	1	bev_erlotinib
9.44	1	bev_erlotinib
9.56	1	bev_erlotinib
9.68	1	bev_erlotinib
9.76	1	bev_erlotinib
10.5	1	bev_erlotinib
10.6	1	bev_erlotinib
10.8	1	bev_erlotinib
10.9	1	bev_erlotinib
11.1	1	bev_erlotinib
11.5	1	bev_erlotinib
11.6	1	bev_erlotinib
11.7	1	bev_erlotinib
11.8	1	bev_erlotinib
12.1	1	bev_erlotinib
12.2	1	bev_erlotinib
12.3	1	bev_erlotinib
12.7	1	bev_erlotinib
13.2	1	bev_erlotinib
13.3	1	bev_erlotinib
13.4	1	bev_erlotinib
13.5	1	bev_erlotinib
13.8	1	bev_erlotinib
13.9	1	bev_erlotinib
14	1	bev_erlotinib
14	1	bev_erlotinib
14.3	1	bev_erlotinib
14.4	1	bev_erlotinib
14.4	1	bev_erlotinib
14.9	1	bev_erlotinib
15	1	bev_erlotinib
15	1	bev_erlotinib
15.1	1	bev_erlotinib
15.2	1	bev_erlotinib
15.5	1	bev_erlotinib
16	1	bev_erlotinib
16.4	1	bev_erlotinib
16.6	1	bev_erlotinib
16.8	1	bev_erlotinib
16.9	1	bev_erlotinib
17	1	bev_erlotinib
17.7	1	bev_erlotinib
17.8	1	bev_erlotinib
17.9	1	bev_erlotinib
18.3	1	bev_erlotinib
18.4	1	bev_erlotinib
18.5	1	bev_erlotinib
18.7	1	bev_erlotinib
18.8	1	bev_erlotinib
18.9	1	bev_erlotinib
19.2	1	bev_erlotinib
19.3	1	bev_erlotinib
20	1	bev_erlotinib
20.3	1	bev_erlotinib
20.5	1	bev_erlotinib
20.7	1	bev_erlotinib
21.1	1	bev_erlotinib
21.4	1	bev_erlotinib
21.5	1	bev_erlotinib
21.6	1	bev_erlotinib
21.7	1	bev_erlotinib
22.1	1	bev_erlotinib
22.7	1	bev_erlotinib
22.8	1	bev_erlotinib
22.9	1	bev_erlotinib
23.4	1	bev_erlotinib
23.6	1	bev_erlotinib
24	1	bev_erlotinib
24.1	1	bev_erlotinib
24.8	1	bev_erlotinib
24.9	1	bev_erlotinib
25.1	1	bev_erlotinib
25.2	1	bev_erlotinib
25.3	1	bev_erlotinib
25.4	1	bev_erlotinib
25.5	1	bev_erlotinib
25.9	1	bev_erlotinib
26	1	bev_erlotinib
26.1	1	bev_erlotinib
27.2	1	bev_erlotinib
27.5	1	bev_erlotinib
28.3	1	bev_erlotinib
28.9	1	bev_erlotinib
29	1	bev_erlotinib
29.3	1	bev_erlotinib
29.4	1	bev_erlotinib
29.5	1	bev_erlotinib
30	1	bev_erlotinib
30.6	1	bev_erlotinib
31	1	bev_erlotinib
31.1	1	bev_erlotinib
31.8	1	bev_erlotinib
33.1	1	bev_erlotinib
33.3	1	bev_erlotinib
34.2	1	bev_erlotinib
34.6	1	bev_erlotinib
34.7	1	bev_erlotinib
35.3	1	bev_erlotinib
36.4	1	bev_erlotinib
37.8	1	bev_erlotinib
38.2	1	bev_erlotinib
38.4	1	bev_erlotinib
38.5	1	bev_erlotinib
39.6	1	bev_erlotinib
39.9	1	bev_erlotinib
40	1	bev_erlotinib
40.2	1	bev_erlotinib
40.2	1	bev_erlotinib
43.3	1	bev_erlotinib
43.4	1	bev_erlotinib
44.7	1	bev_erlotinib
45.6	1	bev_erlotinib
45.7	1	bev_erlotinib
47.1	1	bev_erlotinib
48.1	1	bev_erlotinib
51	1	bev_erlotinib
51.5	1	bev_erlotinib
54.4	1	bev_erlotinib
54.8	1	bev_erlotinib
1.99	0	bev_erlotinib
3.985	0	bev_erlotinib
5.98	0	bev_erlotinib
7.98	0	bev_erlotinib
9.99	0	bev_erlotinib
12.45	0	bev_erlotinib
12.95	0	bev_erlotinib
13.45	0	bev_erlotinib
13.95	0	bev_erlotinib
14.35	0	bev_erlotinib
14.85	0	bev_erlotinib
15.35	0	bev_erlotinib
15.85	0	bev_erlotinib
16.35	0	bev_erlotinib
16.75	0	bev_erlotinib
17.25	0	bev_erlotinib
17.75	0	bev_erlotinib
18.25	0	bev_erlotinib
18.75	0	bev_erlotinib
19.15	0	bev_erlotinib
19.65	0	bev_erlotinib
20.15	0	bev_erlotinib
20.65	0	bev_erlotinib
21.15	0	bev_erlotinib
21.55	0	bev_erlotinib
22.05	0	bev_erlotinib
22.55	0	bev_erlotinib
23.05	0	bev_erlotinib
23.55	0	bev_erlotinib
24.75	0	bev_erlotinib
25.45	0	bev_erlotinib
26.25	0	bev_erlotinib
26.95	0	bev_erlotinib
27.75	0	bev_erlotinib
28.45	0	bev_erlotinib
29.25	0	bev_erlotinib
29.95	0	bev_erlotinib
30.75	0	bev_erlotinib
31.45	0	bev_erlotinib
32.25	0	bev_erlotinib
32.95	0	bev_erlotinib
33.75	0	bev_erlotinib
34.45	0	bev_erlotinib
35.25	0	bev_erlotinib
36.95	0	bev_erlotinib
37.95	0	bev_erlotinib
38.95	0	bev_erlotinib
39.95	0	bev_erlotinib
40.95	0	bev_erlotinib
41.95	0	bev_erlotinib
42.95	0	bev_erlotinib
43.95	0	bev_erlotinib
44.95	0	bev_erlotinib
45.95	0	bev_erlotinib
46.95	0	bev_erlotinib
49.15	0	bev_erlotinib
50.35	0	bev_erlotinib
51.55	0	bev_erlotinib
52.75	0	bev_erlotinib
53.95	0	bev_erlotinib
55.15	0	bev_erlotinib
56.35	0	bev_erlotinib
57.55	0	bev_erlotinib
58.75	0	bev_erlotinib
59.9	0	bev_erlotinib
59.9	0	bev_erlotinib
59.9	0	bev_erlotinib
59.9	0	bev_erlotinib
59.9	0	bev_erlotinib
59.9	0	bev_erlotinib
59.9	0	bev_erlotinib
59.9	0	bev_erlotinib
