## Supplementary data files for "Cancer patient survival can be accurately parameterized, revealing time-dependent therapeutic effects and doubling the precision of small trials": PALOMA2_1A.csv

Time	Event	Arm
0.812	1	Palbociclib_letrozole
1.11	1	Palbociclib_letrozole
1.98	1	Palbociclib_letrozole
2.01	1	Palbociclib_letrozole
2.16	1	Palbociclib_letrozole
2.16	1	Palbociclib_letrozole
2.18	1	Palbociclib_letrozole
2.32	1	Palbociclib_letrozole
2.47	1	Palbociclib_letrozole
2.56	1	Palbociclib_letrozole
2.56	1	Palbociclib_letrozole
2.57	1	Palbociclib_letrozole
2.57	1	Palbociclib_letrozole
2.61	1	Palbociclib_letrozole
2.61	1	Palbociclib_letrozole
2.61	1	Palbociclib_letrozole
2.63	1	Palbociclib_letrozole
2.68	1	Palbociclib_letrozole
2.68	1	Palbociclib_letrozole
2.68	1	Palbociclib_letrozole
2.72	1	Palbociclib_letrozole
2.72	1	Palbociclib_letrozole
2.72	1	Palbociclib_letrozole
2.74	1	Palbociclib_letrozole
2.74	1	Palbociclib_letrozole
2.74	1	Palbociclib_letrozole
2.74	1	Palbociclib_letrozole
2.74	1	Palbociclib_letrozole
2.75	1	Palbociclib_letrozole
2.75	1	Palbociclib_letrozole
2.75	1	Palbociclib_letrozole
2.75	1	Palbociclib_letrozole
2.75	1	Palbociclib_letrozole
2.8	1	Palbociclib_letrozole
2.8	1	Palbociclib_letrozole
2.8	1	Palbociclib_letrozole
2.87	1	Palbociclib_letrozole
2.87	1	Palbociclib_letrozole
2.87	1	Palbociclib_letrozole
2.87	1	Palbociclib_letrozole
2.87	1	Palbociclib_letrozole
2.95	1	Palbociclib_letrozole
2.95	1	Palbociclib_letrozole
3.19	1	Palbociclib_letrozole
4.85	1	Palbociclib_letrozole
4.85	1	Palbociclib_letrozole
5.29	1	Palbociclib_letrozole
5.32	1	Palbociclib_letrozole
5.36	1	Palbociclib_letrozole
5.42	1	Palbociclib_letrozole
5.44	1	Palbociclib_letrozole
5.45	1	Palbociclib_letrozole
5.49	1	Palbociclib_letrozole
5.51	1	Palbociclib_letrozole
5.52	1	Palbociclib_letrozole
5.52	1	Palbociclib_letrozole
5.55	1	Palbociclib_letrozole
5.55	1	Palbociclib_letrozole
5.56	1	Palbociclib_letrozole
5.56	1	Palbociclib_letrozole
5.57	1	Palbociclib_letrozole
5.61	1	Palbociclib_letrozole
5.61	1	Palbociclib_letrozole
5.98	1	Palbociclib_letrozole
6	1	Palbociclib_letrozole
6.11	1	Palbociclib_letrozole
8.16	1	Palbociclib_letrozole
8.16	1	Palbociclib_letrozole
8.23	1	Palbociclib_letrozole
8.26	1	Palbociclib_letrozole
8.28	1	Palbociclib_letrozole
8.33	1	Palbociclib_letrozole
8.35	1	Palbociclib_letrozole
8.49	1	Palbociclib_letrozole
8.53	1	Palbociclib_letrozole
8.57	1	Palbociclib_letrozole
9.42	1	Palbociclib_letrozole
9.42	1	Palbociclib_letrozole
10.2	1	Palbociclib_letrozole
10.5	1	Palbociclib_letrozole
10.8	1	Palbociclib_letrozole
10.9	1	Palbociclib_letrozole
10.9	1	Palbociclib_letrozole
11	1	Palbociclib_letrozole
11	1	Palbociclib_letrozole
11	1	Palbociclib_letrozole
11.1	1	Palbociclib_letrozole
11.1	1	Palbociclib_letrozole
11.1	1	Palbociclib_letrozole
11.1	1	Palbociclib_letrozole
11.2	1	Palbociclib_letrozole
11.2	1	Palbociclib_letrozole
11.2	1	Palbociclib_letrozole
11.2	1	Palbociclib_letrozole
11.2	1	Palbociclib_letrozole
11.3	1	Palbociclib_letrozole
11.3	1	Palbociclib_letrozole
11.4	1	Palbociclib_letrozole
11.4	1	Palbociclib_letrozole
11.5	1	Palbociclib_letrozole
11.5	1	Palbociclib_letrozole
11.7	1	Palbociclib_letrozole
13.4	1	Palbociclib_letrozole
13.5	1	Palbociclib_letrozole
13.6	1	Palbociclib_letrozole
13.6	1	Palbociclib_letrozole
13.7	1	Palbociclib_letrozole
13.8	1	Palbociclib_letrozole
13.8	1	Palbociclib_letrozole
13.8	1	Palbociclib_letrozole
13.8	1	Palbociclib_letrozole
13.9	1	Palbociclib_letrozole
13.9	1	Palbociclib_letrozole
13.9	1	Palbociclib_letrozole
14	1	Palbociclib_letrozole
14	1	Palbociclib_letrozole
14	1	Palbociclib_letrozole
14.1	1	Palbociclib_letrozole
14.1	1	Palbociclib_letrozole
14.2	1	Palbociclib_letrozole
14.2	1	Palbociclib_letrozole
14.5	1	Palbociclib_letrozole
15.9	1	Palbociclib_letrozole
16	1	Palbociclib_letrozole
16.3	1	Palbociclib_letrozole
16.4	1	Palbociclib_letrozole
16.6	1	Palbociclib_letrozole
16.6	1	Palbociclib_letrozole
16.7	1	Palbociclib_letrozole
16.8	1	Palbociclib_letrozole
17.1	1	Palbociclib_letrozole
17.3	1	Palbociclib_letrozole
17.6	1	Palbociclib_letrozole
19.2	1	Palbociclib_letrozole
19.2	1	Palbociclib_letrozole
19.3	1	Palbociclib_letrozole
19.5	1	Palbociclib_letrozole
19.5	1	Palbociclib_letrozole
19.6	1	Palbociclib_letrozole
19.6	1	Palbociclib_letrozole
19.6	1	Palbociclib_letrozole
19.7	1	Palbociclib_letrozole
19.7	1	Palbociclib_letrozole
19.8	1	Palbociclib_letrozole
20.2	1	Palbociclib_letrozole
20.3	1	Palbociclib_letrozole
21.5	1	Palbociclib_letrozole
21.5	1	Palbociclib_letrozole
22	1	Palbociclib_letrozole
22.1	1	Palbociclib_letrozole
22.1	1	Palbociclib_letrozole
22.2	1	Palbociclib_letrozole
22.6	1	Palbociclib_letrozole
24.3	1	Palbociclib_letrozole
24.9	1	Palbociclib_letrozole
27.5	1	Palbociclib_letrozole
30.5	1	Palbociclib_letrozole
30.6	1	Palbociclib_letrozole
30.6	1	Palbociclib_letrozole
0.432	0	Palbociclib_letrozole
0.857	0	Palbociclib_letrozole
1.28	0	Palbociclib_letrozole
1.71	0	Palbociclib_letrozole
2.135	0	Palbociclib_letrozole
2.59	0	Palbociclib_letrozole
3.2	0	Palbociclib_letrozole
3.405	0	Palbociclib_letrozole
3.61	0	Palbociclib_letrozole
3.81	0	Palbociclib_letrozole
4	0	Palbociclib_letrozole
4.2	0	Palbociclib_letrozole
4.4	0	Palbociclib_letrozole
4.605	0	Palbociclib_letrozole
4.79	0	Palbociclib_letrozole
5.01	0	Palbociclib_letrozole
5.2	0	Palbociclib_letrozole
5.41	0	Palbociclib_letrozole
5.59	0	Palbociclib_letrozole
5.805	0	Palbociclib_letrozole
6.14	0	Palbociclib_letrozole
6.29	0	Palbociclib_letrozole
6.43	0	Palbociclib_letrozole
6.58	0	Palbociclib_letrozole
6.71	0	Palbociclib_letrozole
6.86	0	Palbociclib_letrozole
7.01	0	Palbociclib_letrozole
7.15	0	Palbociclib_letrozole
7.28	0	Palbociclib_letrozole
7.43	0	Palbociclib_letrozole
7.58	0	Palbociclib_letrozole
7.71	0	Palbociclib_letrozole
7.875	0	Palbociclib_letrozole
8	0	Palbociclib_letrozole
8.15	0	Palbociclib_letrozole
8.29	0	Palbociclib_letrozole
8.46	0	Palbociclib_letrozole
8.575	0	Palbociclib_letrozole
8.72	0	Palbociclib_letrozole
8.87	0	Palbociclib_letrozole
9.38	0	Palbociclib_letrozole
9.76	0	Palbociclib_letrozole
10.15	0	Palbociclib_letrozole
10.55	0	Palbociclib_letrozole
10.85	0	Palbociclib_letrozole
11.25	0	Palbociclib_letrozole
11.65	0	Palbociclib_letrozole
12.25	0	Palbociclib_letrozole
12.45	0	Palbociclib_letrozole
12.65	0	Palbociclib_letrozole
12.95	0	Palbociclib_letrozole
13.15	0	Palbociclib_letrozole
13.35	0	Palbociclib_letrozole
13.65	0	Palbociclib_letrozole
13.85	0	Palbociclib_letrozole
14.05	0	Palbociclib_letrozole
14.35	0	Palbociclib_letrozole
14.55	0	Palbociclib_letrozole
14.75	0	Palbociclib_letrozole
15.15	0	Palbociclib_letrozole
15.35	0	Palbociclib_letrozole
15.55	0	Palbociclib_letrozole
15.75	0	Palbociclib_letrozole
15.95	0	Palbociclib_letrozole
16.15	0	Palbociclib_letrozole
16.35	0	Palbociclib_letrozole
16.55	0	Palbociclib_letrozole
16.75	0	Palbociclib_letrozole
16.95	0	Palbociclib_letrozole
17.15	0	Palbociclib_letrozole
17.35	0	Palbociclib_letrozole
17.55	0	Palbociclib_letrozole
17.75	0	Palbociclib_letrozole
18.05	0	Palbociclib_letrozole
18.05	0	Palbociclib_letrozole
18.15	0	Palbociclib_letrozole
18.15	0	Palbociclib_letrozole
18.25	0	Palbociclib_letrozole
18.25	0	Palbociclib_letrozole
18.25	0	Palbociclib_letrozole
18.35	0	Palbociclib_letrozole
18.35	0	Palbociclib_letrozole
18.45	0	Palbociclib_letrozole
18.45	0	Palbociclib_letrozole
18.45	0	Palbociclib_letrozole
18.55	0	Palbociclib_letrozole
18.55	0	Palbociclib_letrozole
18.65	0	Palbociclib_letrozole
18.65	0	Palbociclib_letrozole
18.75	0	Palbociclib_letrozole
18.75	0	Palbociclib_letrozole
18.75	0	Palbociclib_letrozole
18.85	0	Palbociclib_letrozole
18.85	0	Palbociclib_letrozole
18.95	0	Palbociclib_letrozole
18.95	0	Palbociclib_letrozole
18.95	0	Palbociclib_letrozole
19.05	0	Palbociclib_letrozole
19.05	0	Palbociclib_letrozole
19.15	0	Palbociclib_letrozole
19.15	0	Palbociclib_letrozole
19.25	0	Palbociclib_letrozole
19.25	0	Palbociclib_letrozole
19.25	0	Palbociclib_letrozole
19.35	0	Palbociclib_letrozole
19.35	0	Palbociclib_letrozole
19.45	0	Palbociclib_letrozole
19.45	0	Palbociclib_letrozole
19.45	0	Palbociclib_letrozole
19.55	0	Palbociclib_letrozole
19.55	0	Palbociclib_letrozole
19.65	0	Palbociclib_letrozole
19.65	0	Palbociclib_letrozole
19.75	0	Palbociclib_letrozole
19.75	0	Palbociclib_letrozole
19.75	0	Palbociclib_letrozole
19.85	0	Palbociclib_letrozole
19.85	0	Palbociclib_letrozole
19.95	0	Palbociclib_letrozole
19.95	0	Palbociclib_letrozole
19.95	0	Palbociclib_letrozole
20.05	0	Palbociclib_letrozole
20.05	0	Palbociclib_letrozole
20.15	0	Palbociclib_letrozole
20.15	0	Palbociclib_letrozole
20.25	0	Palbociclib_letrozole
20.25	0	Palbociclib_letrozole
20.25	0	Palbociclib_letrozole
20.35	0	Palbociclib_letrozole
20.35	0	Palbociclib_letrozole
20.45	0	Palbociclib_letrozole
20.45	0	Palbociclib_letrozole
20.45	0	Palbociclib_letrozole
20.55	0	Palbociclib_letrozole
20.55	0	Palbociclib_letrozole
20.65	0	Palbociclib_letrozole
20.65	0	Palbociclib_letrozole
20.75	0	Palbociclib_letrozole
20.75	0	Palbociclib_letrozole
20.75	0	Palbociclib_letrozole
20.85	0	Palbociclib_letrozole
20.85	0	Palbociclib_letrozole
20.95	0	Palbociclib_letrozole
20.95	0	Palbociclib_letrozole
21.05	0	Palbociclib_letrozole
21.05	0	Palbociclib_letrozole
21.15	0	Palbociclib_letrozole
21.15	0	Palbociclib_letrozole
21.15	0	Palbociclib_letrozole
21.25	0	Palbociclib_letrozole
21.25	0	Palbociclib_letrozole
21.35	0	Palbociclib_letrozole
21.35	0	Palbociclib_letrozole
21.35	0	Palbociclib_letrozole
21.45	0	Palbociclib_letrozole
21.45	0	Palbociclib_letrozole
21.45	0	Palbociclib_letrozole
21.55	0	Palbociclib_letrozole
21.55	0	Palbociclib_letrozole
21.65	0	Palbociclib_letrozole
21.65	0	Palbociclib_letrozole
21.65	0	Palbociclib_letrozole
21.75	0	Palbociclib_letrozole
21.75	0	Palbociclib_letrozole
21.75	0	Palbociclib_letrozole
21.85	0	Palbociclib_letrozole
21.85	0	Palbociclib_letrozole
21.95	0	Palbociclib_letrozole
21.95	0	Palbociclib_letrozole
21.95	0	Palbociclib_letrozole
22.05	0	Palbociclib_letrozole
22.05	0	Palbociclib_letrozole
22.15	0	Palbociclib_letrozole
22.15	0	Palbociclib_letrozole
22.15	0	Palbociclib_letrozole
22.25	0	Palbociclib_letrozole
22.25	0	Palbociclib_letrozole
22.25	0	Palbociclib_letrozole
22.35	0	Palbociclib_letrozole
22.35	0	Palbociclib_letrozole
22.45	0	Palbociclib_letrozole
22.45	0	Palbociclib_letrozole
22.45	0	Palbociclib_letrozole
22.55	0	Palbociclib_letrozole
22.55	0	Palbociclib_letrozole
22.55	0	Palbociclib_letrozole
22.65	0	Palbociclib_letrozole
22.65	0	Palbociclib_letrozole
22.75	0	Palbociclib_letrozole
22.75	0	Palbociclib_letrozole
22.75	0	Palbociclib_letrozole
22.85	0	Palbociclib_letrozole
22.85	0	Palbociclib_letrozole
22.85	0	Palbociclib_letrozole
22.95	0	Palbociclib_letrozole
22.95	0	Palbociclib_letrozole
23.05	0	Palbociclib_letrozole
23.05	0	Palbociclib_letrozole
23.05	0	Palbociclib_letrozole
23.15	0	Palbociclib_letrozole
23.15	0	Palbociclib_letrozole
23.25	0	Palbociclib_letrozole
23.25	0	Palbociclib_letrozole
23.25	0	Palbociclib_letrozole
23.35	0	Palbociclib_letrozole
23.35	0	Palbociclib_letrozole
23.35	0	Palbociclib_letrozole
23.45	0	Palbociclib_letrozole
23.45	0	Palbociclib_letrozole
23.55	0	Palbociclib_letrozole
23.55	0	Palbociclib_letrozole
23.55	0	Palbociclib_letrozole
23.65	0	Palbociclib_letrozole
23.65	0	Palbociclib_letrozole
23.65	0	Palbociclib_letrozole
23.75	0	Palbociclib_letrozole
23.75	0	Palbociclib_letrozole
23.85	0	Palbociclib_letrozole
23.85	0	Palbociclib_letrozole
23.85	0	Palbociclib_letrozole
23.95	0	Palbociclib_letrozole
23.95	0	Palbociclib_letrozole
24.05	0	Palbociclib_letrozole
24.15	0	Palbociclib_letrozole
24.25	0	Palbociclib_letrozole
24.35	0	Palbociclib_letrozole
24.35	0	Palbociclib_letrozole
24.45	0	Palbociclib_letrozole
24.55	0	Palbociclib_letrozole
24.65	0	Palbociclib_letrozole
24.65	0	Palbociclib_letrozole
24.75	0	Palbociclib_letrozole
24.85	0	Palbociclib_letrozole
24.95	0	Palbociclib_letrozole
24.95	0	Palbociclib_letrozole
25.05	0	Palbociclib_letrozole
25.15	0	Palbociclib_letrozole
25.25	0	Palbociclib_letrozole
25.35	0	Palbociclib_letrozole
25.35	0	Palbociclib_letrozole
25.45	0	Palbociclib_letrozole
25.55	0	Palbociclib_letrozole
25.65	0	Palbociclib_letrozole
25.65	0	Palbociclib_letrozole
25.75	0	Palbociclib_letrozole
25.85	0	Palbociclib_letrozole
25.95	0	Palbociclib_letrozole
25.95	0	Palbociclib_letrozole
26.05	0	Palbociclib_letrozole
26.15	0	Palbociclib_letrozole
26.25	0	Palbociclib_letrozole
26.35	0	Palbociclib_letrozole
26.35	0	Palbociclib_letrozole
26.45	0	Palbociclib_letrozole
26.55	0	Palbociclib_letrozole
26.65	0	Palbociclib_letrozole
26.65	0	Palbociclib_letrozole
26.75	0	Palbociclib_letrozole
26.85	0	Palbociclib_letrozole
26.95	0	Palbociclib_letrozole
27.15	0	Palbociclib_letrozole
27.35	0	Palbociclib_letrozole
27.45	0	Palbociclib_letrozole
27.65	0	Palbociclib_letrozole
27.75	0	Palbociclib_letrozole
27.95	0	Palbociclib_letrozole
28.15	0	Palbociclib_letrozole
28.25	0	Palbociclib_letrozole
28.45	0	Palbociclib_letrozole
28.55	0	Palbociclib_letrozole
28.75	0	Palbociclib_letrozole
28.85	0	Palbociclib_letrozole
29.05	0	Palbociclib_letrozole
29.25	0	Palbociclib_letrozole
29.35	0	Palbociclib_letrozole
29.55	0	Palbociclib_letrozole
29.65	0	Palbociclib_letrozole
29.85	0	Palbociclib_letrozole
30.45	0	Palbociclib_letrozole
30.95	0	Palbociclib_letrozole
31.45	0	Palbociclib_letrozole
31.95	0	Palbociclib_letrozole
32.45	0	Palbociclib_letrozole
33	0	Palbociclib_letrozole
33	0	Palbociclib_letrozole
0.48	1	Placebo_letrozole
1.14	1	Placebo_letrozole
1.51	1	Placebo_letrozole
1.64	1	Placebo_letrozole
1.88	1	Placebo_letrozole
2.37	1	Placebo_letrozole
2.37	1	Placebo_letrozole
2.4	1	Placebo_letrozole
2.62	1	Placebo_letrozole
2.62	1	Placebo_letrozole
2.63	1	Placebo_letrozole
2.64	1	Placebo_letrozole
2.65	1	Placebo_letrozole
2.68	1	Placebo_letrozole
2.7	1	Placebo_letrozole
2.7	1	Placebo_letrozole
2.71	1	Placebo_letrozole
2.71	1	Placebo_letrozole
2.73	1	Placebo_letrozole
2.74	1	Placebo_letrozole
2.74	1	Placebo_letrozole
2.75	1	Placebo_letrozole
2.76	1	Placebo_letrozole
2.77	1	Placebo_letrozole
2.8	1	Placebo_letrozole
2.85	1	Placebo_letrozole
2.89	1	Placebo_letrozole
2.92	1	Placebo_letrozole
2.94	1	Placebo_letrozole
4.57	1	Placebo_letrozole
4.84	1	Placebo_letrozole
4.97	1	Placebo_letrozole
5.29	1	Placebo_letrozole
5.34	1	Placebo_letrozole
5.35	1	Placebo_letrozole
5.47	1	Placebo_letrozole
5.48	1	Placebo_letrozole
5.52	1	Placebo_letrozole
5.55	1	Placebo_letrozole
5.55	1	Placebo_letrozole
5.68	1	Placebo_letrozole
5.9	1	Placebo_letrozole
5.98	1	Placebo_letrozole
8.14	1	Placebo_letrozole
8.17	1	Placebo_letrozole
8.18	1	Placebo_letrozole
8.3	1	Placebo_letrozole
8.31	1	Placebo_letrozole
8.31	1	Placebo_letrozole
8.37	1	Placebo_letrozole
8.41	1	Placebo_letrozole
8.47	1	Placebo_letrozole
10.2	1	Placebo_letrozole
10.9	1	Placebo_letrozole
11	1	Placebo_letrozole
11	1	Placebo_letrozole
11	1	Placebo_letrozole
11.1	1	Placebo_letrozole
11.1	1	Placebo_letrozole
11.1	1	Placebo_letrozole
11.1	1	Placebo_letrozole
11.2	1	Placebo_letrozole
11.2	1	Placebo_letrozole
11.2	1	Placebo_letrozole
11.3	1	Placebo_letrozole
13.6	1	Placebo_letrozole
13.7	1	Placebo_letrozole
13.7	1	Placebo_letrozole
13.8	1	Placebo_letrozole
13.8	1	Placebo_letrozole
13.8	1	Placebo_letrozole
13.9	1	Placebo_letrozole
13.9	1	Placebo_letrozole
13.9	1	Placebo_letrozole
14.1	1	Placebo_letrozole
14.2	1	Placebo_letrozole
14.4	1	Placebo_letrozole
15.1	1	Placebo_letrozole
16.4	1	Placebo_letrozole
16.5	1	Placebo_letrozole
16.6	1	Placebo_letrozole
16.6	1	Placebo_letrozole
16.6	1	Placebo_letrozole
16.7	1	Placebo_letrozole
16.7	1	Placebo_letrozole
16.7	1	Placebo_letrozole
19.1	1	Placebo_letrozole
19.2	1	Placebo_letrozole
19.3	1	Placebo_letrozole
19.3	1	Placebo_letrozole
19.4	1	Placebo_letrozole
21.3	1	Placebo_letrozole
22.1	1	Placebo_letrozole
22.2	1	Placebo_letrozole
28.7	1	Placebo_letrozole
28.8	1	Placebo_letrozole
30.6	1	Placebo_letrozole
0.132	0	Placebo_letrozole
0.2515	0	Placebo_letrozole
0.423	0	Placebo_letrozole
0.543	0	Placebo_letrozole
0.6905	0	Placebo_letrozole
0.82	0	Placebo_letrozole
0.949	0	Placebo_letrozole
1.1	0	Placebo_letrozole
1.23	0	Placebo_letrozole
1.37	0	Placebo_letrozole
1.5	0	Placebo_letrozole
1.63	0	Placebo_letrozole
1.78	0	Placebo_letrozole
1.905	0	Placebo_letrozole
2.165	0	Placebo_letrozole
2.165	0	Placebo_letrozole
2.165	0	Placebo_letrozole
2.51	0	Placebo_letrozole
2.51	0	Placebo_letrozole
2.735	0	Placebo_letrozole
2.865	0	Placebo_letrozole
3.045	0	Placebo_letrozole
3.315	0	Placebo_letrozole
3.72	0	Placebo_letrozole
4	0	Placebo_letrozole
4.29	0	Placebo_letrozole
4.545	0	Placebo_letrozole
4.855	0	Placebo_letrozole
5.14	0	Placebo_letrozole
5.43	0	Placebo_letrozole
5.71	0	Placebo_letrozole
6.34	0	Placebo_letrozole
6.67	0	Placebo_letrozole
7.01	0	Placebo_letrozole
7.34	0	Placebo_letrozole
7.67	0	Placebo_letrozole
8.04	0	Placebo_letrozole
8.34	0	Placebo_letrozole
8.67	0	Placebo_letrozole
10.05	0	Placebo_letrozole
11.05	0	Placebo_letrozole
12.45	0	Placebo_letrozole
12.85	0	Placebo_letrozole
13.25	0	Placebo_letrozole
13.75	0	Placebo_letrozole
14.15	0	Placebo_letrozole
14.55	0	Placebo_letrozole
15.35	0	Placebo_letrozole
15.65	0	Placebo_letrozole
15.95	0	Placebo_letrozole
16.35	0	Placebo_letrozole
16.65	0	Placebo_letrozole
17	0	Placebo_letrozole
17.6	0	Placebo_letrozole
17.6	0	Placebo_letrozole
18.15	0	Placebo_letrozole
18.25	0	Placebo_letrozole
18.35	0	Placebo_letrozole
18.55	0	Placebo_letrozole
18.65	0	Placebo_letrozole
18.75	0	Placebo_letrozole
18.95	0	Placebo_letrozole
19.05	0	Placebo_letrozole
19.15	0	Placebo_letrozole
19.35	0	Placebo_letrozole
19.45	0	Placebo_letrozole
19.55	0	Placebo_letrozole
19.65	0	Placebo_letrozole
19.85	0	Placebo_letrozole
19.95	0	Placebo_letrozole
20.05	0	Placebo_letrozole
20.25	0	Placebo_letrozole
20.35	0	Placebo_letrozole
20.45	0	Placebo_letrozole
20.65	0	Placebo_letrozole
20.75	0	Placebo_letrozole
20.85	0	Placebo_letrozole
21.05	0	Placebo_letrozole
21.15	0	Placebo_letrozole
21.25	0	Placebo_letrozole
21.35	0	Placebo_letrozole
21.45	0	Placebo_letrozole
21.6	0	Placebo_letrozole
21.6	0	Placebo_letrozole
21.75	0	Placebo_letrozole
21.85	0	Placebo_letrozole
21.95	0	Placebo_letrozole
22.05	0	Placebo_letrozole
22.15	0	Placebo_letrozole
22.25	0	Placebo_letrozole
22.35	0	Placebo_letrozole
22.55	0	Placebo_letrozole
22.55	0	Placebo_letrozole
22.55	0	Placebo_letrozole
22.75	0	Placebo_letrozole
22.85	0	Placebo_letrozole
22.95	0	Placebo_letrozole
23.05	0	Placebo_letrozole
23.15	0	Placebo_letrozole
23.25	0	Placebo_letrozole
23.35	0	Placebo_letrozole
23.45	0	Placebo_letrozole
23.55	0	Placebo_letrozole
23.65	0	Placebo_letrozole
23.75	0	Placebo_letrozole
23.85	0	Placebo_letrozole
24.25	0	Placebo_letrozole
24.55	0	Placebo_letrozole
24.8	0	Placebo_letrozole
25	0	Placebo_letrozole
25.35	0	Placebo_letrozole
25.65	0	Placebo_letrozole
25.95	0	Placebo_letrozole
26.15	0	Placebo_letrozole
26.45	0	Placebo_letrozole
26.75	0	Placebo_letrozole
27.45	0	Placebo_letrozole
27.8	0	Placebo_letrozole
28.25	0	Placebo_letrozole
28.75	0	Placebo_letrozole
29.15	0	Placebo_letrozole
29.55	0	Placebo_letrozole
31.45	0	Placebo_letrozole
33	0	Placebo_letrozole
33	0	Placebo_letrozole
