## Supplementary data files for "Cancer patient survival can be accurately parameterized, revealing time-dependent therapeutic effects and doubling the precision of small trials": PALOMA3_1A.csv

Time	Event	Arm
0.66	1	palbociclib_fulvestrant
0.66	1	palbociclib_fulvestrant
0.997	1	palbociclib_fulvestrant
0.997	1	palbociclib_fulvestrant
0.997	1	palbociclib_fulvestrant
1.16	1	palbociclib_fulvestrant
1.16	1	palbociclib_fulvestrant
1.32	1	palbociclib_fulvestrant
1.56	1	palbociclib_fulvestrant
1.56	1	palbociclib_fulvestrant
1.67	1	palbociclib_fulvestrant
1.67	1	palbociclib_fulvestrant
1.67	1	palbociclib_fulvestrant
1.67	1	palbociclib_fulvestrant
1.7	1	palbociclib_fulvestrant
1.7	1	palbociclib_fulvestrant
1.7	1	palbociclib_fulvestrant
1.7	1	palbociclib_fulvestrant
1.73	1	palbociclib_fulvestrant
1.73	1	palbociclib_fulvestrant
1.73	1	palbociclib_fulvestrant
1.73	1	palbociclib_fulvestrant
1.73	1	palbociclib_fulvestrant
1.73	1	palbociclib_fulvestrant
1.78	1	palbociclib_fulvestrant
1.78	1	palbociclib_fulvestrant
1.78	1	palbociclib_fulvestrant
1.82	1	palbociclib_fulvestrant
1.82	1	palbociclib_fulvestrant
1.82	1	palbociclib_fulvestrant
1.82	1	palbociclib_fulvestrant
1.82	1	palbociclib_fulvestrant
1.85	1	palbociclib_fulvestrant
1.85	1	palbociclib_fulvestrant
1.85	1	palbociclib_fulvestrant
1.85	1	palbociclib_fulvestrant
1.85	1	palbociclib_fulvestrant
1.85	1	palbociclib_fulvestrant
1.87	1	palbociclib_fulvestrant
1.87	1	palbociclib_fulvestrant
1.87	1	palbociclib_fulvestrant
1.87	1	palbociclib_fulvestrant
1.87	1	palbociclib_fulvestrant
1.87	1	palbociclib_fulvestrant
1.87	1	palbociclib_fulvestrant
1.87	1	palbociclib_fulvestrant
1.91	1	palbociclib_fulvestrant
1.92	1	palbociclib_fulvestrant
1.93	1	palbociclib_fulvestrant
1.93	1	palbociclib_fulvestrant
1.96	1	palbociclib_fulvestrant
1.96	1	palbociclib_fulvestrant
2	1	palbociclib_fulvestrant
2.03	1	palbociclib_fulvestrant
2.03	1	palbociclib_fulvestrant
2.21	1	palbociclib_fulvestrant
2.54	1	palbociclib_fulvestrant
2.91	1	palbociclib_fulvestrant
3.14	1	palbociclib_fulvestrant
3.33	1	palbociclib_fulvestrant
3.44	1	palbociclib_fulvestrant
3.47	1	palbociclib_fulvestrant
3.58	1	palbociclib_fulvestrant
3.65	1	palbociclib_fulvestrant
3.69	1	palbociclib_fulvestrant
3.73	1	palbociclib_fulvestrant
3.73	1	palbociclib_fulvestrant
3.73	1	palbociclib_fulvestrant
3.78	1	palbociclib_fulvestrant
3.84	1	palbociclib_fulvestrant
3.84	1	palbociclib_fulvestrant
3.93	1	palbociclib_fulvestrant
3.93	1	palbociclib_fulvestrant
3.95	1	palbociclib_fulvestrant
4.17	1	palbociclib_fulvestrant
4.25	1	palbociclib_fulvestrant
4.46	1	palbociclib_fulvestrant
4.46	1	palbociclib_fulvestrant
5.42	1	palbociclib_fulvestrant
5.42	1	palbociclib_fulvestrant
5.49	1	palbociclib_fulvestrant
5.54	1	palbociclib_fulvestrant
5.6	1	palbociclib_fulvestrant
5.62	1	palbociclib_fulvestrant
5.7	1	palbociclib_fulvestrant
7.19	1	palbociclib_fulvestrant
7.32	1	palbociclib_fulvestrant
7.44	1	palbociclib_fulvestrant
7.51	1	palbociclib_fulvestrant
7.52	1	palbociclib_fulvestrant
7.93	1	palbociclib_fulvestrant
9.22	1	palbociclib_fulvestrant
9.46	1	palbociclib_fulvestrant
11.1	1	palbociclib_fulvestrant
0.10575	0	palbociclib_fulvestrant
0.2425	0	palbociclib_fulvestrant
0.3235	0	palbociclib_fulvestrant
0.4855	0	palbociclib_fulvestrant
0.6165	0	palbociclib_fulvestrant
0.685	0	palbociclib_fulvestrant
0.8285	0	palbociclib_fulvestrant
0.922	0	palbociclib_fulvestrant
1.0785	0	palbociclib_fulvestrant
1.17	0	palbociclib_fulvestrant
1.27	0	palbociclib_fulvestrant
1.48	0	palbociclib_fulvestrant
1.48	0	palbociclib_fulvestrant
1.645	0	palbociclib_fulvestrant
1.755	0	palbociclib_fulvestrant
1.89	0	palbociclib_fulvestrant
2.015	0	palbociclib_fulvestrant
2.12	0	palbociclib_fulvestrant
2.12	0	palbociclib_fulvestrant
2.12	0	palbociclib_fulvestrant
2.12	0	palbociclib_fulvestrant
2.12	0	palbociclib_fulvestrant
2.12	0	palbociclib_fulvestrant
2.12	0	palbociclib_fulvestrant
2.12	0	palbociclib_fulvestrant
2.12	0	palbociclib_fulvestrant
2.12	0	palbociclib_fulvestrant
2.12	0	palbociclib_fulvestrant
2.12	0	palbociclib_fulvestrant
2.245	0	palbociclib_fulvestrant
2.245	0	palbociclib_fulvestrant
2.245	0	palbociclib_fulvestrant
2.245	0	palbociclib_fulvestrant
2.33	0	palbociclib_fulvestrant
2.33	0	palbociclib_fulvestrant
2.33	0	palbociclib_fulvestrant
2.33	0	palbociclib_fulvestrant
2.33	0	palbociclib_fulvestrant
2.33	0	palbociclib_fulvestrant
2.46	0	palbociclib_fulvestrant
2.46	0	palbociclib_fulvestrant
2.46	0	palbociclib_fulvestrant
2.46	0	palbociclib_fulvestrant
2.46	0	palbociclib_fulvestrant
2.46	0	palbociclib_fulvestrant
2.46	0	palbociclib_fulvestrant
2.46	0	palbociclib_fulvestrant
2.46	0	palbociclib_fulvestrant
2.46	0	palbociclib_fulvestrant
2.58	0	palbociclib_fulvestrant
2.58	0	palbociclib_fulvestrant
2.58	0	palbociclib_fulvestrant
2.58	0	palbociclib_fulvestrant
2.58	0	palbociclib_fulvestrant
2.655	0	palbociclib_fulvestrant
2.655	0	palbociclib_fulvestrant
2.655	0	palbociclib_fulvestrant
2.655	0	palbociclib_fulvestrant
2.655	0	palbociclib_fulvestrant
2.725	0	palbociclib_fulvestrant
2.725	0	palbociclib_fulvestrant
2.725	0	palbociclib_fulvestrant
2.725	0	palbociclib_fulvestrant
2.835	0	palbociclib_fulvestrant
2.835	0	palbociclib_fulvestrant
2.835	0	palbociclib_fulvestrant
2.835	0	palbociclib_fulvestrant
2.835	0	palbociclib_fulvestrant
2.835	0	palbociclib_fulvestrant
2.835	0	palbociclib_fulvestrant
2.835	0	palbociclib_fulvestrant
2.835	0	palbociclib_fulvestrant
2.945	0	palbociclib_fulvestrant
2.945	0	palbociclib_fulvestrant
2.945	0	palbociclib_fulvestrant
2.945	0	palbociclib_fulvestrant
2.945	0	palbociclib_fulvestrant
3.005	0	palbociclib_fulvestrant
3.005	0	palbociclib_fulvestrant
3.005	0	palbociclib_fulvestrant
3.085	0	palbociclib_fulvestrant
3.085	0	palbociclib_fulvestrant
3.085	0	palbociclib_fulvestrant
3.085	0	palbociclib_fulvestrant
3.085	0	palbociclib_fulvestrant
3.085	0	palbociclib_fulvestrant
3.085	0	palbociclib_fulvestrant
3.165	0	palbociclib_fulvestrant
3.165	0	palbociclib_fulvestrant
3.165	0	palbociclib_fulvestrant
3.23	0	palbociclib_fulvestrant
3.23	0	palbociclib_fulvestrant
3.23	0	palbociclib_fulvestrant
3.23	0	palbociclib_fulvestrant
3.23	0	palbociclib_fulvestrant
3.3	0	palbociclib_fulvestrant
3.3	0	palbociclib_fulvestrant
3.3	0	palbociclib_fulvestrant
3.385	0	palbociclib_fulvestrant
3.385	0	palbociclib_fulvestrant
3.385	0	palbociclib_fulvestrant
3.385	0	palbociclib_fulvestrant
3.385	0	palbociclib_fulvestrant
3.385	0	palbociclib_fulvestrant
3.385	0	palbociclib_fulvestrant
3.455	0	palbociclib_fulvestrant
3.455	0	palbociclib_fulvestrant
3.495	0	palbociclib_fulvestrant
3.495	0	palbociclib_fulvestrant
3.495	0	palbociclib_fulvestrant
3.525	0	palbociclib_fulvestrant
3.555	0	palbociclib_fulvestrant
3.555	0	palbociclib_fulvestrant
3.555	0	palbociclib_fulvestrant
3.6	0	palbociclib_fulvestrant
3.6	0	palbociclib_fulvestrant
3.6	0	palbociclib_fulvestrant
3.635	0	palbociclib_fulvestrant
3.67	0	palbociclib_fulvestrant
3.67	0	palbociclib_fulvestrant
3.67	0	palbociclib_fulvestrant
3.71	0	palbociclib_fulvestrant
3.71	0	palbociclib_fulvestrant
3.75	0	palbociclib_fulvestrant
3.75	0	palbociclib_fulvestrant
3.75	0	palbociclib_fulvestrant
3.775	0	palbociclib_fulvestrant
3.79	0	palbociclib_fulvestrant
3.82	0	palbociclib_fulvestrant
3.82	0	palbociclib_fulvestrant
3.865	0	palbociclib_fulvestrant
3.865	0	palbociclib_fulvestrant
3.865	0	palbociclib_fulvestrant
3.91	0	palbociclib_fulvestrant
3.91	0	palbociclib_fulvestrant
3.91	0	palbociclib_fulvestrant
3.94	0	palbociclib_fulvestrant
3.985	0	palbociclib_fulvestrant
3.985	0	palbociclib_fulvestrant
3.985	0	palbociclib_fulvestrant
3.985	0	palbociclib_fulvestrant
4.045	0	palbociclib_fulvestrant
4.1	0	palbociclib_fulvestrant
4.1	0	palbociclib_fulvestrant
4.15	0	palbociclib_fulvestrant
4.18	0	palbociclib_fulvestrant
4.22	0	palbociclib_fulvestrant
4.22	0	palbociclib_fulvestrant
4.275	0	palbociclib_fulvestrant
4.33	0	palbociclib_fulvestrant
4.33	0	palbociclib_fulvestrant
4.41	0	palbociclib_fulvestrant
4.41	0	palbociclib_fulvestrant
4.41	0	palbociclib_fulvestrant
4.41	0	palbociclib_fulvestrant
4.495	0	palbociclib_fulvestrant
4.525	0	palbociclib_fulvestrant
4.555	0	palbociclib_fulvestrant
4.585	0	palbociclib_fulvestrant
4.615	0	palbociclib_fulvestrant
4.645	0	palbociclib_fulvestrant
4.675	0	palbociclib_fulvestrant
4.715	0	palbociclib_fulvestrant
4.745	0	palbociclib_fulvestrant
4.775	0	palbociclib_fulvestrant
4.805	0	palbociclib_fulvestrant
4.835	0	palbociclib_fulvestrant
4.865	0	palbociclib_fulvestrant
4.895	0	palbociclib_fulvestrant
4.935	0	palbociclib_fulvestrant
4.965	0	palbociclib_fulvestrant
4.995	0	palbociclib_fulvestrant
5.025	0	palbociclib_fulvestrant
5.055	0	palbociclib_fulvestrant
5.085	0	palbociclib_fulvestrant
5.115	0	palbociclib_fulvestrant
5.18	0	palbociclib_fulvestrant
5.18	0	palbociclib_fulvestrant
5.18	0	palbociclib_fulvestrant
5.26	0	palbociclib_fulvestrant
5.26	0	palbociclib_fulvestrant
5.32	0	palbociclib_fulvestrant
5.32	0	palbociclib_fulvestrant
5.38	0	palbociclib_fulvestrant
5.38	0	palbociclib_fulvestrant
5.455	0	palbociclib_fulvestrant
5.455	0	palbociclib_fulvestrant
5.515	0	palbociclib_fulvestrant
5.515	0	palbociclib_fulvestrant
5.57	0	palbociclib_fulvestrant
5.57	0	palbociclib_fulvestrant
5.66	0	palbociclib_fulvestrant
5.66	0	palbociclib_fulvestrant
5.66	0	palbociclib_fulvestrant
5.73	0	palbociclib_fulvestrant
5.73	0	palbociclib_fulvestrant
5.805	0	palbociclib_fulvestrant
5.805	0	palbociclib_fulvestrant
5.805	0	palbociclib_fulvestrant
5.9	0	palbociclib_fulvestrant
5.9	0	palbociclib_fulvestrant
5.9	0	palbociclib_fulvestrant
5.965	0	palbociclib_fulvestrant
6.055	0	palbociclib_fulvestrant
6.105	0	palbociclib_fulvestrant
6.155	0	palbociclib_fulvestrant
6.215	0	palbociclib_fulvestrant
6.265	0	palbociclib_fulvestrant
6.315	0	palbociclib_fulvestrant
6.365	0	palbociclib_fulvestrant
6.425	0	palbociclib_fulvestrant
6.475	0	palbociclib_fulvestrant
6.525	0	palbociclib_fulvestrant
6.57	0	palbociclib_fulvestrant
6.63	0	palbociclib_fulvestrant
6.685	0	palbociclib_fulvestrant
6.735	0	palbociclib_fulvestrant
6.785	0	palbociclib_fulvestrant
6.845	0	palbociclib_fulvestrant
6.895	0	palbociclib_fulvestrant
6.945	0	palbociclib_fulvestrant
6.995	0	palbociclib_fulvestrant
7.055	0	palbociclib_fulvestrant
7.105	0	palbociclib_fulvestrant
7.16	0	palbociclib_fulvestrant
7.225	0	palbociclib_fulvestrant
7.275	0	palbociclib_fulvestrant
7.305	0	palbociclib_fulvestrant
7.345	0	palbociclib_fulvestrant
7.42	0	palbociclib_fulvestrant
7.46	0	palbociclib_fulvestrant
7.54	0	palbociclib_fulvestrant
7.59	0	palbociclib_fulvestrant
7.635	0	palbociclib_fulvestrant
7.685	0	palbociclib_fulvestrant
7.735	0	palbociclib_fulvestrant
7.79	0	palbociclib_fulvestrant
7.84	0	palbociclib_fulvestrant
7.895	0	palbociclib_fulvestrant
7.945	0	palbociclib_fulvestrant
8.225	0	palbociclib_fulvestrant
8.445	0	palbociclib_fulvestrant
8.665	0	palbociclib_fulvestrant
8.885	0	palbociclib_fulvestrant
9.155	0	palbociclib_fulvestrant
9.335	0	palbociclib_fulvestrant
9.555	0	palbociclib_fulvestrant
9.775	0	palbociclib_fulvestrant
10.25	0	palbociclib_fulvestrant
10.55	0	palbociclib_fulvestrant
10.85	0	palbociclib_fulvestrant
11.15	0	palbociclib_fulvestrant
11.45	0	palbociclib_fulvestrant
0.646	1	placebo_fulvestrant
0.844	1	placebo_fulvestrant
0.868	1	placebo_fulvestrant
1.3	1	placebo_fulvestrant
1.52	1	placebo_fulvestrant
1.59	1	placebo_fulvestrant
1.6	1	placebo_fulvestrant
1.62	1	placebo_fulvestrant
1.63	1	placebo_fulvestrant
1.63	1	placebo_fulvestrant
1.64	1	placebo_fulvestrant
1.64	1	placebo_fulvestrant
1.65	1	placebo_fulvestrant
1.66	1	placebo_fulvestrant
1.69	1	placebo_fulvestrant
1.69	1	placebo_fulvestrant
1.69	1	placebo_fulvestrant
1.7	1	placebo_fulvestrant
1.7	1	placebo_fulvestrant
1.71	1	placebo_fulvestrant
1.72	1	placebo_fulvestrant
1.72	1	placebo_fulvestrant
1.72	1	placebo_fulvestrant
1.72	1	placebo_fulvestrant
1.73	1	placebo_fulvestrant
1.73	1	placebo_fulvestrant
1.73	1	placebo_fulvestrant
1.73	1	placebo_fulvestrant
1.75	1	placebo_fulvestrant
1.76	1	placebo_fulvestrant
1.76	1	placebo_fulvestrant
1.77	1	placebo_fulvestrant
1.77	1	placebo_fulvestrant
1.77	1	placebo_fulvestrant
1.78	1	placebo_fulvestrant
1.82	1	placebo_fulvestrant
1.83	1	placebo_fulvestrant
1.83	1	placebo_fulvestrant
1.84	1	placebo_fulvestrant
1.85	1	placebo_fulvestrant
1.85	1	placebo_fulvestrant
1.85	1	placebo_fulvestrant
1.86	1	placebo_fulvestrant
1.86	1	placebo_fulvestrant
1.86	1	placebo_fulvestrant
1.86	1	placebo_fulvestrant
1.88	1	placebo_fulvestrant
1.9	1	placebo_fulvestrant
1.92	1	placebo_fulvestrant
1.92	1	placebo_fulvestrant
1.93	1	placebo_fulvestrant
1.93	1	placebo_fulvestrant
1.96	1	placebo_fulvestrant
2.01	1	placebo_fulvestrant
2.05	1	placebo_fulvestrant
2.08	1	placebo_fulvestrant
2.08	1	placebo_fulvestrant
2.35	1	placebo_fulvestrant
2.36	1	placebo_fulvestrant
2.78	1	placebo_fulvestrant
3.32	1	placebo_fulvestrant
3.36	1	placebo_fulvestrant
3.4	1	placebo_fulvestrant
3.44	1	placebo_fulvestrant
3.47	1	placebo_fulvestrant
3.49	1	placebo_fulvestrant
3.53	1	placebo_fulvestrant
3.55	1	placebo_fulvestrant
3.63	1	placebo_fulvestrant
3.63	1	placebo_fulvestrant
3.64	1	placebo_fulvestrant
3.68	1	placebo_fulvestrant
3.73	1	placebo_fulvestrant
3.76	1	placebo_fulvestrant
3.83	1	placebo_fulvestrant
3.93	1	placebo_fulvestrant
4.82	1	placebo_fulvestrant
5.35	1	placebo_fulvestrant
5.38	1	placebo_fulvestrant
5.45	1	placebo_fulvestrant
5.51	1	placebo_fulvestrant
5.55	1	placebo_fulvestrant
5.59	1	placebo_fulvestrant
5.62	1	placebo_fulvestrant
5.68	1	placebo_fulvestrant
7.38	1	placebo_fulvestrant
0.1525	0	placebo_fulvestrant
0.3045	0	placebo_fulvestrant
0.4615	0	placebo_fulvestrant
0.615	0	placebo_fulvestrant
0.7695	0	placebo_fulvestrant
0.9285	0	placebo_fulvestrant
1.075	0	placebo_fulvestrant
1.235	0	placebo_fulvestrant
1.385	0	placebo_fulvestrant
1.56	0	placebo_fulvestrant
1.695	0	placebo_fulvestrant
1.845	0	placebo_fulvestrant
2.04	0	placebo_fulvestrant
2.095	0	placebo_fulvestrant
2.135	0	placebo_fulvestrant
2.18	0	placebo_fulvestrant
2.225	0	placebo_fulvestrant
2.265	0	placebo_fulvestrant
2.315	0	placebo_fulvestrant
2.355	0	placebo_fulvestrant
2.395	0	placebo_fulvestrant
2.445	0	placebo_fulvestrant
2.485	0	placebo_fulvestrant
2.535	0	placebo_fulvestrant
2.575	0	placebo_fulvestrant
2.625	0	placebo_fulvestrant
2.665	0	placebo_fulvestrant
2.715	0	placebo_fulvestrant
2.755	0	placebo_fulvestrant
2.795	0	placebo_fulvestrant
2.845	0	placebo_fulvestrant
2.885	0	placebo_fulvestrant
2.935	0	placebo_fulvestrant
2.975	0	placebo_fulvestrant
3.025	0	placebo_fulvestrant
3.065	0	placebo_fulvestrant
3.115	0	placebo_fulvestrant
3.155	0	placebo_fulvestrant
3.195	0	placebo_fulvestrant
3.245	0	placebo_fulvestrant
3.285	0	placebo_fulvestrant
3.335	0	placebo_fulvestrant
3.375	0	placebo_fulvestrant
3.425	0	placebo_fulvestrant
3.465	0	placebo_fulvestrant
3.515	0	placebo_fulvestrant
3.555	0	placebo_fulvestrant
3.605	0	placebo_fulvestrant
3.645	0	placebo_fulvestrant
3.685	0	placebo_fulvestrant
3.735	0	placebo_fulvestrant
3.775	0	placebo_fulvestrant
3.805	0	placebo_fulvestrant
3.855	0	placebo_fulvestrant
3.905	0	placebo_fulvestrant
3.955	0	placebo_fulvestrant
4.115	0	placebo_fulvestrant
4.225	0	placebo_fulvestrant
4.335	0	placebo_fulvestrant
4.445	0	placebo_fulvestrant
4.555	0	placebo_fulvestrant
4.665	0	placebo_fulvestrant
4.775	0	placebo_fulvestrant
4.885	0	placebo_fulvestrant
4.995	0	placebo_fulvestrant
5.115	0	placebo_fulvestrant
5.195	0	placebo_fulvestrant
5.335	0	placebo_fulvestrant
5.445	0	placebo_fulvestrant
5.555	0	placebo_fulvestrant
5.665	0	placebo_fulvestrant
5.775	0	placebo_fulvestrant
5.84	0	placebo_fulvestrant
6.185	0	placebo_fulvestrant
6.395	0	placebo_fulvestrant
6.595	0	placebo_fulvestrant
6.795	0	placebo_fulvestrant
6.995	0	placebo_fulvestrant
7.23	0	placebo_fulvestrant
7.395	0	placebo_fulvestrant
7.595	0	placebo_fulvestrant
7.795	0	placebo_fulvestrant
8.335	0	placebo_fulvestrant
8.665	0	placebo_fulvestrant
9.12	0	placebo_fulvestrant
9.335	0	placebo_fulvestrant
9.665	0	placebo_fulvestrant
10.45	0	placebo_fulvestrant
