## Supplementary data files for "Cancer patient survival can be accurately parameterized, revealing time-dependent therapeutic effects and doubling the precision of small trials": PALOMA3_2A.csv

Time	Event	Arm
0.663	1	Fulvestrant_placebo
0.864	1	Fulvestrant_placebo
0.875	1	Fulvestrant_placebo
1.32	1	Fulvestrant_placebo
1.59	1	Fulvestrant_placebo
1.59	1	Fulvestrant_placebo
1.6	1	Fulvestrant_placebo
1.64	1	Fulvestrant_placebo
1.64	1	Fulvestrant_placebo
1.64	1	Fulvestrant_placebo
1.65	1	Fulvestrant_placebo
1.65	1	Fulvestrant_placebo
1.67	1	Fulvestrant_placebo
1.67	1	Fulvestrant_placebo
1.68	1	Fulvestrant_placebo
1.7	1	Fulvestrant_placebo
1.7	1	Fulvestrant_placebo
1.7	1	Fulvestrant_placebo
1.71	1	Fulvestrant_placebo
1.71	1	Fulvestrant_placebo
1.71	1	Fulvestrant_placebo
1.74	1	Fulvestrant_placebo
1.74	1	Fulvestrant_placebo
1.74	1	Fulvestrant_placebo
1.74	1	Fulvestrant_placebo
1.75	1	Fulvestrant_placebo
1.75	1	Fulvestrant_placebo
1.75	1	Fulvestrant_placebo
1.75	1	Fulvestrant_placebo
1.75	1	Fulvestrant_placebo
1.77	1	Fulvestrant_placebo
1.77	1	Fulvestrant_placebo
1.79	1	Fulvestrant_placebo
1.79	1	Fulvestrant_placebo
1.79	1	Fulvestrant_placebo
1.8	1	Fulvestrant_placebo
1.81	1	Fulvestrant_placebo
1.84	1	Fulvestrant_placebo
1.84	1	Fulvestrant_placebo
1.85	1	Fulvestrant_placebo
1.86	1	Fulvestrant_placebo
1.87	1	Fulvestrant_placebo
1.87	1	Fulvestrant_placebo
1.87	1	Fulvestrant_placebo
1.88	1	Fulvestrant_placebo
1.88	1	Fulvestrant_placebo
1.88	1	Fulvestrant_placebo
1.9	1	Fulvestrant_placebo
1.91	1	Fulvestrant_placebo
1.91	1	Fulvestrant_placebo
1.94	1	Fulvestrant_placebo
1.94	1	Fulvestrant_placebo
1.96	1	Fulvestrant_placebo
1.96	1	Fulvestrant_placebo
2	1	Fulvestrant_placebo
2.02	1	Fulvestrant_placebo
2.06	1	Fulvestrant_placebo
2.08	1	Fulvestrant_placebo
2.12	1	Fulvestrant_placebo
2.36	1	Fulvestrant_placebo
2.37	1	Fulvestrant_placebo
2.79	1	Fulvestrant_placebo
3.32	1	Fulvestrant_placebo
3.35	1	Fulvestrant_placebo
3.4	1	Fulvestrant_placebo
3.4	1	Fulvestrant_placebo
3.43	1	Fulvestrant_placebo
3.44	1	Fulvestrant_placebo
3.49	1	Fulvestrant_placebo
3.51	1	Fulvestrant_placebo
3.54	1	Fulvestrant_placebo
3.54	1	Fulvestrant_placebo
3.56	1	Fulvestrant_placebo
3.56	1	Fulvestrant_placebo
3.57	1	Fulvestrant_placebo
3.65	1	Fulvestrant_placebo
3.65	1	Fulvestrant_placebo
3.68	1	Fulvestrant_placebo
3.7	1	Fulvestrant_placebo
3.74	1	Fulvestrant_placebo
3.77	1	Fulvestrant_placebo
3.81	1	Fulvestrant_placebo
3.91	1	Fulvestrant_placebo
4.21	1	Fulvestrant_placebo
4.53	1	Fulvestrant_placebo
4.58	1	Fulvestrant_placebo
5.09	1	Fulvestrant_placebo
5.1	1	Fulvestrant_placebo
5.35	1	Fulvestrant_placebo
5.36	1	Fulvestrant_placebo
5.38	1	Fulvestrant_placebo
5.38	1	Fulvestrant_placebo
5.48	1	Fulvestrant_placebo
5.49	1	Fulvestrant_placebo
5.51	1	Fulvestrant_placebo
5.52	1	Fulvestrant_placebo
5.59	1	Fulvestrant_placebo
5.59	1	Fulvestrant_placebo
5.61	1	Fulvestrant_placebo
5.65	1	Fulvestrant_placebo
5.7	1	Fulvestrant_placebo
5.75	1	Fulvestrant_placebo
7.23	1	Fulvestrant_placebo
7.25	1	Fulvestrant_placebo
7.27	1	Fulvestrant_placebo
7.28	1	Fulvestrant_placebo
7.3	1	Fulvestrant_placebo
7.35	1	Fulvestrant_placebo
7.38	1	Fulvestrant_placebo
7.39	1	Fulvestrant_placebo
7.56	1	Fulvestrant_placebo
7.69	1	Fulvestrant_placebo
9.14	1	Fulvestrant_placebo
9.23	1	Fulvestrant_placebo
9.25	1	Fulvestrant_placebo
10.9	1	Fulvestrant_placebo
11	1	Fulvestrant_placebo
0.1505	0	Fulvestrant_placebo
0.298	0	Fulvestrant_placebo
0.446	0	Fulvestrant_placebo
0.594	0	Fulvestrant_placebo
0.7395	0	Fulvestrant_placebo
0.8875	0	Fulvestrant_placebo
1.355	0	Fulvestrant_placebo
1.675	0	Fulvestrant_placebo
5.165	0	Fulvestrant_placebo
5.335	0	Fulvestrant_placebo
5.495	0	Fulvestrant_placebo
5.67	0	Fulvestrant_placebo
5.815	0	Fulvestrant_placebo
6.505	0	Fulvestrant_placebo
7.045	0	Fulvestrant_placebo
7.085	0	Fulvestrant_placebo
7.165	0	Fulvestrant_placebo
7.165	0	Fulvestrant_placebo
7.165	0	Fulvestrant_placebo
7.165	0	Fulvestrant_placebo
7.265	0	Fulvestrant_placebo
7.305	0	Fulvestrant_placebo
7.335	0	Fulvestrant_placebo
7.375	0	Fulvestrant_placebo
7.415	0	Fulvestrant_placebo
7.445	0	Fulvestrant_placebo
7.485	0	Fulvestrant_placebo
7.525	0	Fulvestrant_placebo
7.55	0	Fulvestrant_placebo
7.625	0	Fulvestrant_placebo
7.625	0	Fulvestrant_placebo
7.625	0	Fulvestrant_placebo
7.705	0	Fulvestrant_placebo
7.745	0	Fulvestrant_placebo
7.775	0	Fulvestrant_placebo
7.815	0	Fulvestrant_placebo
7.855	0	Fulvestrant_placebo
7.885	0	Fulvestrant_placebo
7.925	0	Fulvestrant_placebo
7.965	0	Fulvestrant_placebo
9.145	0	Fulvestrant_placebo
9.285	0	Fulvestrant_placebo
9.445	0	Fulvestrant_placebo
9.575	0	Fulvestrant_placebo
9.715	0	Fulvestrant_placebo
9.855	0	Fulvestrant_placebo
10.15	0	Fulvestrant_placebo
10.35	0	Fulvestrant_placebo
10.5	0	Fulvestrant_placebo
10.65	0	Fulvestrant_placebo
10.85	0	Fulvestrant_placebo
11.15	0	Fulvestrant_placebo
11.35	0	Fulvestrant_placebo
11.55	0	Fulvestrant_placebo
11.75	0	Fulvestrant_placebo
12.45	0	Fulvestrant_placebo
13.25	0	Fulvestrant_placebo
0.536	1	Fulvestrant_palbociclib
0.536	1	Fulvestrant_palbociclib
0.955	1	Fulvestrant_palbociclib
0.955	1	Fulvestrant_palbociclib
0.978	1	Fulvestrant_palbociclib
0.978	1	Fulvestrant_palbociclib
1.03	1	Fulvestrant_palbociclib
1.03	1	Fulvestrant_palbociclib
1.03	1	Fulvestrant_palbociclib
1.15	1	Fulvestrant_palbociclib
1.15	1	Fulvestrant_palbociclib
1.64	1	Fulvestrant_palbociclib
1.64	1	Fulvestrant_palbociclib
1.64	1	Fulvestrant_palbociclib
1.64	1	Fulvestrant_palbociclib
1.69	1	Fulvestrant_palbociclib
1.69	1	Fulvestrant_palbociclib
1.69	1	Fulvestrant_palbociclib
1.69	1	Fulvestrant_palbociclib
1.7	1	Fulvestrant_palbociclib
1.71	1	Fulvestrant_palbociclib
1.75	1	Fulvestrant_palbociclib
1.75	1	Fulvestrant_palbociclib
1.76	1	Fulvestrant_palbociclib
1.76	1	Fulvestrant_palbociclib
1.76	1	Fulvestrant_palbociclib
1.78	1	Fulvestrant_palbociclib
1.78	1	Fulvestrant_palbociclib
1.79	1	Fulvestrant_palbociclib
1.79	1	Fulvestrant_palbociclib
1.79	1	Fulvestrant_palbociclib
1.8	1	Fulvestrant_palbociclib
1.8	1	Fulvestrant_palbociclib
1.81	1	Fulvestrant_palbociclib
1.81	1	Fulvestrant_palbociclib
1.84	1	Fulvestrant_palbociclib
1.84	1	Fulvestrant_palbociclib
1.84	1	Fulvestrant_palbociclib
1.84	1	Fulvestrant_palbociclib
1.84	1	Fulvestrant_palbociclib
1.84	1	Fulvestrant_palbociclib
1.87	1	Fulvestrant_palbociclib
1.87	1	Fulvestrant_palbociclib
1.87	1	Fulvestrant_palbociclib
1.87	1	Fulvestrant_palbociclib
1.87	1	Fulvestrant_palbociclib
1.87	1	Fulvestrant_palbociclib
1.87	1	Fulvestrant_palbociclib
1.9	1	Fulvestrant_palbociclib
1.9	1	Fulvestrant_palbociclib
1.9	1	Fulvestrant_palbociclib
1.93	1	Fulvestrant_palbociclib
1.97	1	Fulvestrant_palbociclib
1.97	1	Fulvestrant_palbociclib
1.98	1	Fulvestrant_palbociclib
2	1	Fulvestrant_palbociclib
2.08	1	Fulvestrant_palbociclib
2.13	1	Fulvestrant_palbociclib
2.17	1	Fulvestrant_palbociclib
2.47	1	Fulvestrant_palbociclib
2.85	1	Fulvestrant_palbociclib
3.09	1	Fulvestrant_palbociclib
3.22	1	Fulvestrant_palbociclib
3.33	1	Fulvestrant_palbociclib
3.36	1	Fulvestrant_palbociclib
3.41	1	Fulvestrant_palbociclib
3.44	1	Fulvestrant_palbociclib
3.6	1	Fulvestrant_palbociclib
3.6	1	Fulvestrant_palbociclib
3.67	1	Fulvestrant_palbociclib
3.69	1	Fulvestrant_palbociclib
3.71	1	Fulvestrant_palbociclib
3.71	1	Fulvestrant_palbociclib
3.71	1	Fulvestrant_palbociclib
3.71	1	Fulvestrant_palbociclib
3.78	1	Fulvestrant_palbociclib
3.78	1	Fulvestrant_palbociclib
3.85	1	Fulvestrant_palbociclib
3.87	1	Fulvestrant_palbociclib
3.87	1	Fulvestrant_palbociclib
3.93	1	Fulvestrant_palbociclib
3.93	1	Fulvestrant_palbociclib
4.14	1	Fulvestrant_palbociclib
4.14	1	Fulvestrant_palbociclib
4.48	1	Fulvestrant_palbociclib
4.48	1	Fulvestrant_palbociclib
5.16	1	Fulvestrant_palbociclib
5.35	1	Fulvestrant_palbociclib
5.39	1	Fulvestrant_palbociclib
5.39	1	Fulvestrant_palbociclib
5.45	1	Fulvestrant_palbociclib
5.45	1	Fulvestrant_palbociclib
5.45	1	Fulvestrant_palbociclib
5.51	1	Fulvestrant_palbociclib
5.56	1	Fulvestrant_palbociclib
5.56	1	Fulvestrant_palbociclib
5.56	1	Fulvestrant_palbociclib
5.57	1	Fulvestrant_palbociclib
5.66	1	Fulvestrant_palbociclib
5.66	1	Fulvestrant_palbociclib
5.66	1	Fulvestrant_palbociclib
5.66	1	Fulvestrant_palbociclib
5.79	1	Fulvestrant_palbociclib
5.79	1	Fulvestrant_palbociclib
5.79	1	Fulvestrant_palbociclib
6.77	1	Fulvestrant_palbociclib
7.17	1	Fulvestrant_palbociclib
7.2	1	Fulvestrant_palbociclib
7.27	1	Fulvestrant_palbociclib
7.28	1	Fulvestrant_palbociclib
7.29	1	Fulvestrant_palbociclib
7.35	1	Fulvestrant_palbociclib
7.37	1	Fulvestrant_palbociclib
7.38	1	Fulvestrant_palbociclib
7.38	1	Fulvestrant_palbociclib
7.41	1	Fulvestrant_palbociclib
7.43	1	Fulvestrant_palbociclib
7.44	1	Fulvestrant_palbociclib
7.44	1	Fulvestrant_palbociclib
7.46	1	Fulvestrant_palbociclib
7.49	1	Fulvestrant_palbociclib
7.54	1	Fulvestrant_palbociclib
7.54	1	Fulvestrant_palbociclib
7.54	1	Fulvestrant_palbociclib
7.54	1	Fulvestrant_palbociclib
7.56	1	Fulvestrant_palbociclib
7.57	1	Fulvestrant_palbociclib
7.62	1	Fulvestrant_palbociclib
7.62	1	Fulvestrant_palbociclib
7.62	1	Fulvestrant_palbociclib
7.73	1	Fulvestrant_palbociclib
7.94	1	Fulvestrant_palbociclib
7.97	1	Fulvestrant_palbociclib
9.25	1	Fulvestrant_palbociclib
9.25	1	Fulvestrant_palbociclib
9.35	1	Fulvestrant_palbociclib
9.44	1	Fulvestrant_palbociclib
9.44	1	Fulvestrant_palbociclib
9.48	1	Fulvestrant_palbociclib
9.48	1	Fulvestrant_palbociclib
9.5	1	Fulvestrant_palbociclib
9.52	1	Fulvestrant_palbociclib
9.91	1	Fulvestrant_palbociclib
10.1	1	Fulvestrant_palbociclib
10.8	1	Fulvestrant_palbociclib
11	1	Fulvestrant_palbociclib
11.1	1	Fulvestrant_palbociclib
11.1	1	Fulvestrant_palbociclib
11.2	1	Fulvestrant_palbociclib
11.3	1	Fulvestrant_palbociclib
13.9	1	Fulvestrant_palbociclib
0.111	0	Fulvestrant_palbociclib
0.229	0	Fulvestrant_palbociclib
0.338	0	Fulvestrant_palbociclib
0.446	0	Fulvestrant_palbociclib
0.569	0	Fulvestrant_palbociclib
0.6645	0	Fulvestrant_palbociclib
0.7845	0	Fulvestrant_palbociclib
0.911	0	Fulvestrant_palbociclib
1.26	0	Fulvestrant_palbociclib
1.515	0	Fulvestrant_palbociclib
1.755	0	Fulvestrant_palbociclib
2.335	0	Fulvestrant_palbociclib
2.665	0	Fulvestrant_palbociclib
3.165	0	Fulvestrant_palbociclib
3.34	0	Fulvestrant_palbociclib
3.495	0	Fulvestrant_palbociclib
3.665	0	Fulvestrant_palbociclib
3.84	0	Fulvestrant_palbociclib
5.045	0	Fulvestrant_palbociclib
5.085	0	Fulvestrant_palbociclib
5.135	0	Fulvestrant_palbociclib
5.175	0	Fulvestrant_palbociclib
5.215	0	Fulvestrant_palbociclib
5.265	0	Fulvestrant_palbociclib
5.305	0	Fulvestrant_palbociclib
5.34	0	Fulvestrant_palbociclib
5.395	0	Fulvestrant_palbociclib
5.43	0	Fulvestrant_palbociclib
5.47	0	Fulvestrant_palbociclib
5.525	0	Fulvestrant_palbociclib
5.565	0	Fulvestrant_palbociclib
5.605	0	Fulvestrant_palbociclib
5.64	0	Fulvestrant_palbociclib
5.695	0	Fulvestrant_palbociclib
5.735	0	Fulvestrant_palbociclib
5.78	0	Fulvestrant_palbociclib
5.825	0	Fulvestrant_palbociclib
5.865	0	Fulvestrant_palbociclib
5.915	0	Fulvestrant_palbociclib
5.955	0	Fulvestrant_palbociclib
6.195	0	Fulvestrant_palbociclib
6.395	0	Fulvestrant_palbociclib
6.595	0	Fulvestrant_palbociclib
6.795	0	Fulvestrant_palbociclib
7.015	0	Fulvestrant_palbociclib
7.025	0	Fulvestrant_palbociclib
7.035	0	Fulvestrant_palbociclib
7.045	0	Fulvestrant_palbociclib
7.065	0	Fulvestrant_palbociclib
7.075	0	Fulvestrant_palbociclib
7.085	0	Fulvestrant_palbociclib
7.095	0	Fulvestrant_palbociclib
7.115	0	Fulvestrant_palbociclib
7.125	0	Fulvestrant_palbociclib
7.135	0	Fulvestrant_palbociclib
7.145	0	Fulvestrant_palbociclib
7.16	0	Fulvestrant_palbociclib
7.18	0	Fulvestrant_palbociclib
7.18	0	Fulvestrant_palbociclib
7.195	0	Fulvestrant_palbociclib
7.21	0	Fulvestrant_palbociclib
7.225	0	Fulvestrant_palbociclib
7.245	0	Fulvestrant_palbociclib
7.245	0	Fulvestrant_palbociclib
7.265	0	Fulvestrant_palbociclib
7.275	0	Fulvestrant_palbociclib
7.285	0	Fulvestrant_palbociclib
7.3	0	Fulvestrant_palbociclib
7.315	0	Fulvestrant_palbociclib
7.335	0	Fulvestrant_palbociclib
7.335	0	Fulvestrant_palbociclib
7.335	0	Fulvestrant_palbociclib
7.36	0	Fulvestrant_palbociclib
7.375	0	Fulvestrant_palbociclib
7.395	0	Fulvestrant_palbociclib
7.395	0	Fulvestrant_palbociclib
7.415	0	Fulvestrant_palbociclib
7.425	0	Fulvestrant_palbociclib
7.435	0	Fulvestrant_palbociclib
7.45	0	Fulvestrant_palbociclib
7.47	0	Fulvestrant_palbociclib
7.47	0	Fulvestrant_palbociclib
7.485	0	Fulvestrant_palbociclib
7.505	0	Fulvestrant_palbociclib
7.505	0	Fulvestrant_palbociclib
7.53	0	Fulvestrant_palbociclib
7.53	0	Fulvestrant_palbociclib
7.545	0	Fulvestrant_palbociclib
7.565	0	Fulvestrant_palbociclib
7.575	0	Fulvestrant_palbociclib
7.585	0	Fulvestrant_palbociclib
7.595	0	Fulvestrant_palbociclib
7.615	0	Fulvestrant_palbociclib
7.625	0	Fulvestrant_palbociclib
7.635	0	Fulvestrant_palbociclib
7.645	0	Fulvestrant_palbociclib
7.665	0	Fulvestrant_palbociclib
7.675	0	Fulvestrant_palbociclib
7.685	0	Fulvestrant_palbociclib
7.695	0	Fulvestrant_palbociclib
7.715	0	Fulvestrant_palbociclib
7.715	0	Fulvestrant_palbociclib
7.735	0	Fulvestrant_palbociclib
7.745	0	Fulvestrant_palbociclib
7.765	0	Fulvestrant_palbociclib
7.775	0	Fulvestrant_palbociclib
7.785	0	Fulvestrant_palbociclib
7.795	0	Fulvestrant_palbociclib
7.815	0	Fulvestrant_palbociclib
7.825	0	Fulvestrant_palbociclib
7.835	0	Fulvestrant_palbociclib
7.845	0	Fulvestrant_palbociclib
7.865	0	Fulvestrant_palbociclib
7.875	0	Fulvestrant_palbociclib
7.885	0	Fulvestrant_palbociclib
7.895	0	Fulvestrant_palbociclib
7.915	0	Fulvestrant_palbociclib
7.93	0	Fulvestrant_palbociclib
7.93	0	Fulvestrant_palbociclib
7.945	0	Fulvestrant_palbociclib
7.965	0	Fulvestrant_palbociclib
7.975	0	Fulvestrant_palbociclib
7.985	0	Fulvestrant_palbociclib
8.145	0	Fulvestrant_palbociclib
8.285	0	Fulvestrant_palbociclib
8.425	0	Fulvestrant_palbociclib
8.575	0	Fulvestrant_palbociclib
8.715	0	Fulvestrant_palbociclib
8.855	0	Fulvestrant_palbociclib
9.025	0	Fulvestrant_palbociclib
9.045	0	Fulvestrant_palbociclib
9.065	0	Fulvestrant_palbociclib
9.095	0	Fulvestrant_palbociclib
9.115	0	Fulvestrant_palbociclib
9.135	0	Fulvestrant_palbociclib
9.155	0	Fulvestrant_palbociclib
9.185	0	Fulvestrant_palbociclib
9.205	0	Fulvestrant_palbociclib
9.225	0	Fulvestrant_palbociclib
9.245	0	Fulvestrant_palbociclib
9.275	0	Fulvestrant_palbociclib
9.295	0	Fulvestrant_palbociclib
9.315	0	Fulvestrant_palbociclib
9.34	0	Fulvestrant_palbociclib
9.365	0	Fulvestrant_palbociclib
9.385	0	Fulvestrant_palbociclib
9.405	0	Fulvestrant_palbociclib
9.43	0	Fulvestrant_palbociclib
9.455	0	Fulvestrant_palbociclib
9.475	0	Fulvestrant_palbociclib
9.495	0	Fulvestrant_palbociclib
9.525	0	Fulvestrant_palbociclib
9.545	0	Fulvestrant_palbociclib
9.565	0	Fulvestrant_palbociclib
9.595	0	Fulvestrant_palbociclib
9.615	0	Fulvestrant_palbociclib
9.635	0	Fulvestrant_palbociclib
9.655	0	Fulvestrant_palbociclib
9.685	0	Fulvestrant_palbociclib
9.705	0	Fulvestrant_palbociclib
9.725	0	Fulvestrant_palbociclib
9.745	0	Fulvestrant_palbociclib
9.775	0	Fulvestrant_palbociclib
9.795	0	Fulvestrant_palbociclib
9.815	0	Fulvestrant_palbociclib
9.845	0	Fulvestrant_palbociclib
9.865	0	Fulvestrant_palbociclib
9.885	0	Fulvestrant_palbociclib
9.905	0	Fulvestrant_palbociclib
9.93	0	Fulvestrant_palbociclib
9.955	0	Fulvestrant_palbociclib
9.975	0	Fulvestrant_palbociclib
10.15	0	Fulvestrant_palbociclib
10.25	0	Fulvestrant_palbociclib
10.35	0	Fulvestrant_palbociclib
10.45	0	Fulvestrant_palbociclib
10.65	0	Fulvestrant_palbociclib
10.75	0	Fulvestrant_palbociclib
10.85	0	Fulvestrant_palbociclib
11.05	0	Fulvestrant_palbociclib
11.15	0	Fulvestrant_palbociclib
11.25	0	Fulvestrant_palbociclib
11.35	0	Fulvestrant_palbociclib
11.45	0	Fulvestrant_palbociclib
11.45	0	Fulvestrant_palbociclib
11.55	0	Fulvestrant_palbociclib
11.65	0	Fulvestrant_palbociclib
11.75	0	Fulvestrant_palbociclib
11.85	0	Fulvestrant_palbociclib
11.95	0	Fulvestrant_palbociclib
13.15	0	Fulvestrant_palbociclib
13.35	0	Fulvestrant_palbociclib
13.45	0	Fulvestrant_palbociclib
13.65	0	Fulvestrant_palbociclib
13.85	0	Fulvestrant_palbociclib
14.25	0	Fulvestrant_palbociclib
