## Supplementary data files for "Cancer patient survival can be accurately parameterized, revealing time-dependent therapeutic effects and doubling the precision of small trials": PEGASE07_2A.csv

Time	Event	Arm
0.335	1	arma
0.372	1	arma
0.416	1	arma
0.518	1	arma
0.547	1	arma
0.67	1	arma
0.799	1	arma
0.838	1	arma
0.862	1	arma
1	1	arma
1.03	1	arma
1.06	1	arma
1.07	1	arma
1.51	1	arma
1.57	1	arma
1.62	1	arma
1.67	1	arma
1.86	1	arma
1.94	1	arma
1.97	1	arma
2.05	1	arma
2.15	1	arma
2.16	1	arma
2.25	1	arma
2.34	1	arma
2.34	1	arma
2.78	1	arma
2.79	1	arma
2.86	1	arma
2.87	1	arma
3.27	1	arma
3.49	1	arma
3.5	1	arma
3.61	1	arma
3.96	1	arma
0.174	0	arma
0.318	0	arma
0.507	0	arma
0.6545	0	arma
0.832	0	arma
1.195	0	arma
1.395	0	arma
1.595	0	arma
1.795	0	arma
3.505	0	arma
4.045	0	arma
4.095	0	arma
4.17	0	arma
4.17	0	arma
4.245	0	arma
4.295	0	arma
4.345	0	arma
4.395	0	arma
4.45	0	arma
4.495	0	arma
4.525	0	arma
4.6	0	arma
4.645	0	arma
4.695	0	arma
4.745	0	arma
4.805	0	arma
4.845	0	arma
4.885	0	arma
4.96	0	arma
5	0	arma
5	0	arma
5	0	arma
5	0	arma
5	0	arma
5	0	arma
5	0	arma
5	0	arma
5	0	arma
5	0	arma
5	0	arma
5	0	arma
5	0	arma
5	0	arma
5	0	arma
5	0	arma
5	0	arma
5	0	arma
5	0	arma
5	0	arma
5	0	arma
5	0	arma
5	0	arma
0.119	1	armb
0.27	1	armb
0.436	1	armb
0.512	1	armb
0.656	1	armb
0.656	1	armb
0.751	1	armb
0.777	1	armb
0.798	1	armb
0.902	1	armb
0.918	1	armb
0.921	1	armb
0.971	1	armb
0.972	1	armb
0.995	1	armb
1.02	1	armb
1.03	1	armb
1.08	1	armb
1.12	1	armb
1.19	1	armb
1.25	1	armb
1.27	1	armb
1.29	1	armb
1.4	1	armb
1.41	1	armb
1.52	1	armb
1.8	1	armb
1.83	1	armb
1.97	1	armb
2.22	1	armb
2.28	1	armb
2.69	1	armb
2.75	1	armb
2.94	1	armb
2.98	1	armb
3.05	1	armb
3.5	1	armb
3.89	1	armb
3.91	1	armb
3.165	0	armb
3.335	0	armb
3.495	0	armb
3.665	0	armb
3.835	0	armb
4.045	0	armb
4.095	0	armb
4.145	0	armb
4.195	0	armb
4.245	0	armb
4.295	0	armb
4.345	0	armb
4.395	0	armb
4.445	0	armb
4.495	0	armb
4.545	0	armb
4.595	0	armb
4.645	0	armb
4.695	0	armb
4.745	0	armb
4.795	0	armb
4.845	0	armb
4.895	0	armb
4.945	0	armb
4.99	0	armb
4.99	0	armb
4.99	0	armb
4.99	0	armb
4.99	0	armb
4.99	0	armb
4.99	0	armb
4.99	0	armb
4.99	0	armb
4.99	0	armb
4.99	0	armb
4.99	0	armb
4.99	0	armb
4.99	0	armb
4.99	0	armb
4.99	0	armb
4.99	0	armb
4.99	0	armb
4.99	0	armb
4.99	0	armb
4.99	0	armb
4.99	0	armb
4.99	0	armb
4.99	0	armb
