## Supplementary data files for "Cancer patient survival can be accurately parameterized, revealing time-dependent therapeutic effects and doubling the precision of small trials": PEGASE07_2B.csv

Time	Event	Arm
0.428	1	arma
0.799	1	arma
0.8	1	arma
0.952	1	arma
1.06	1	arma
1.29	1	arma
1.38	1	arma
1.4	1	arma
1.59	1	arma
1.62	1	arma
1.64	1	arma
1.69	1	arma
1.7	1	arma
1.89	1	arma
2.11	1	arma
2.27	1	arma
2.68	1	arma
2.69	1	arma
2.74	1	arma
2.75	1	arma
3.26	1	arma
3.81	1	arma
3.93	1	arma
4.02	1	arma
4.15	1	arma
1.495	0	arma
3.095	0	arma
3.195	0	arma
3.295	0	arma
3.395	0	arma
3.495	0	arma
3.625	0	arma
3.695	0	arma
3.795	0	arma
3.895	0	arma
4.035	0	arma
4.075	0	arma
4.115	0	arma
4.155	0	arma
4.185	0	arma
4.225	0	arma
4.265	0	arma
4.305	0	arma
4.345	0	arma
4.385	0	arma
4.415	0	arma
4.455	0	arma
4.495	0	arma
4.535	0	arma
4.575	0	arma
4.605	0	arma
4.645	0	arma
4.685	0	arma
4.725	0	arma
4.765	0	arma
4.795	0	arma
4.835	0	arma
4.875	0	arma
4.915	0	arma
4.955	0	arma
4.99	0	arma
4.99	0	arma
4.99	0	arma
4.99	0	arma
4.99	0	arma
4.99	0	arma
4.99	0	arma
4.99	0	arma
4.99	0	arma
4.99	0	arma
4.99	0	arma
4.99	0	arma
4.99	0	arma
4.99	0	arma
4.99	0	arma
4.99	0	arma
4.99	0	arma
4.99	0	arma
4.99	0	arma
4.99	0	arma
4.99	0	arma
4.99	0	arma
4.99	0	arma
4.99	0	arma
4.99	0	arma
4.99	0	arma
4.99	0	arma
0.434	1	armb
0.847	1	armb
0.9	1	armb
0.946	1	armb
0.968	1	armb
1.16	1	armb
1.57	1	armb
1.64	1	armb
1.7	1	armb
1.72	1	armb
1.79	1	armb
2.01	1	armb
2.13	1	armb
2.38	1	armb
2.41	1	armb
2.93	1	armb
3.21	1	armb
3.51	1	armb
3.53	1	armb
3.53	1	armb
3.6	1	armb
3.68	1	armb
3.84	1	armb
3.88	1	armb
4.19	1	armb
1.335	0	armb
1.675	0	armb
2.52	0	armb
3.18	0	armb
3.295	0	armb
3.435	0	armb
3.565	0	armb
3.73	0	armb
3.865	0	armb
4.06	0	armb
4.085	0	armb
4.14	0	armb
4.18	0	armb
4.235	0	armb
4.29	0	armb
4.325	0	armb
4.365	0	armb
4.415	0	armb
4.44	0	armb
4.505	0	armb
4.545	0	armb
4.595	0	armb
4.635	0	armb
4.685	0	armb
4.71	0	armb
4.78	0	armb
4.815	0	armb
4.865	0	armb
4.905	0	armb
4.95	0	armb
4.95	0	armb
4.95	0	armb
4.95	0	armb
4.95	0	armb
4.95	0	armb
4.95	0	armb
4.95	0	armb
4.95	0	armb
4.95	0	armb
4.95	0	armb
4.95	0	armb
4.95	0	armb
4.95	0	armb
4.95	0	armb
4.95	0	armb
4.95	0	armb
4.95	0	armb
4.95	0	armb
4.95	0	armb
4.95	0	armb
4.95	0	armb
4.95	0	armb
4.95	0	armb
4.95	0	armb
4.95	0	armb
4.95	0	armb
4.95	0	armb
4.95	0	armb
4.95	0	armb
4.95	0	armb
4.95	0	armb
4.95	0	armb
