## Supplementary data files for "Cancer patient survival can be accurately parameterized, revealing time-dependent therapeutic effects and doubling the precision of small trials": PETACC8_3A.csv

Time	Event	Arm
0.12	1	folfox4_cetuximab
0.242	1	folfox4_cetuximab
0.242	1	folfox4_cetuximab
0.294	1	folfox4_cetuximab
0.294	1	folfox4_cetuximab
0.294	1	folfox4_cetuximab
0.474	1	folfox4_cetuximab
0.474	1	folfox4_cetuximab
0.474	1	folfox4_cetuximab
0.507	1	folfox4_cetuximab
0.55	1	folfox4_cetuximab
0.554	1	folfox4_cetuximab
0.566	1	folfox4_cetuximab
0.704	1	folfox4_cetuximab
0.732	1	folfox4_cetuximab
0.78	1	folfox4_cetuximab
0.814	1	folfox4_cetuximab
0.854	1	folfox4_cetuximab
0.859	1	folfox4_cetuximab
0.922	1	folfox4_cetuximab
1.03	1	folfox4_cetuximab
1.04	1	folfox4_cetuximab
1.06	1	folfox4_cetuximab
1.18	1	folfox4_cetuximab
1.2	1	folfox4_cetuximab
1.27	1	folfox4_cetuximab
1.32	1	folfox4_cetuximab
1.4	1	folfox4_cetuximab
1.42	1	folfox4_cetuximab
1.52	1	folfox4_cetuximab
1.63	1	folfox4_cetuximab
1.7	1	folfox4_cetuximab
1.74	1	folfox4_cetuximab
1.74	1	folfox4_cetuximab
1.75	1	folfox4_cetuximab
1.8	1	folfox4_cetuximab
1.86	1	folfox4_cetuximab
1.91	1	folfox4_cetuximab
1.92	1	folfox4_cetuximab
1.93	1	folfox4_cetuximab
1.94	1	folfox4_cetuximab
1.98	1	folfox4_cetuximab
2.02	1	folfox4_cetuximab
2.05	1	folfox4_cetuximab
2.08	1	folfox4_cetuximab
2.15	1	folfox4_cetuximab
2.22	1	folfox4_cetuximab
2.23	1	folfox4_cetuximab
2.28	1	folfox4_cetuximab
2.29	1	folfox4_cetuximab
2.39	1	folfox4_cetuximab
2.44	1	folfox4_cetuximab
2.48	1	folfox4_cetuximab
2.49	1	folfox4_cetuximab
2.57	1	folfox4_cetuximab
2.57	1	folfox4_cetuximab
2.58	1	folfox4_cetuximab
2.6	1	folfox4_cetuximab
2.61	1	folfox4_cetuximab
2.62	1	folfox4_cetuximab
2.63	1	folfox4_cetuximab
2.69	1	folfox4_cetuximab
2.7	1	folfox4_cetuximab
2.71	1	folfox4_cetuximab
2.72	1	folfox4_cetuximab
2.73	1	folfox4_cetuximab
2.74	1	folfox4_cetuximab
2.79	1	folfox4_cetuximab
2.8	1	folfox4_cetuximab
2.81	1	folfox4_cetuximab
2.83	1	folfox4_cetuximab
2.9	1	folfox4_cetuximab
2.91	1	folfox4_cetuximab
2.95	1	folfox4_cetuximab
2.98	1	folfox4_cetuximab
3.01	1	folfox4_cetuximab
3.1	1	folfox4_cetuximab
3.12	1	folfox4_cetuximab
3.13	1	folfox4_cetuximab
3.14	1	folfox4_cetuximab
3.21	1	folfox4_cetuximab
3.47	1	folfox4_cetuximab
3.5	1	folfox4_cetuximab
3.54	1	folfox4_cetuximab
3.57	1	folfox4_cetuximab
3.61	1	folfox4_cetuximab
3.85	1	folfox4_cetuximab
3.92	1	folfox4_cetuximab
4.04	1	folfox4_cetuximab
4.19	1	folfox4_cetuximab
4.2	1	folfox4_cetuximab
4.21	1	folfox4_cetuximab
4.42	1	folfox4_cetuximab
0.08945	0	folfox4_cetuximab
0.1285	0	folfox4_cetuximab
0.22	0	folfox4_cetuximab
0.2765	0	folfox4_cetuximab
0.329	0	folfox4_cetuximab
0.4115	0	folfox4_cetuximab
0.4645	0	folfox4_cetuximab
0.5305	0	folfox4_cetuximab
0.601	0	folfox4_cetuximab
0.665	0	folfox4_cetuximab
0.736	0	folfox4_cetuximab
0.797	0	folfox4_cetuximab
0.8665	0	folfox4_cetuximab
0.935	0	folfox4_cetuximab
1.005	0	folfox4_cetuximab
1.015	0	folfox4_cetuximab
1.025	0	folfox4_cetuximab
1.035	0	folfox4_cetuximab
1.035	0	folfox4_cetuximab
1.045	0	folfox4_cetuximab
1.055	0	folfox4_cetuximab
1.065	0	folfox4_cetuximab
1.065	0	folfox4_cetuximab
1.075	0	folfox4_cetuximab
1.085	0	folfox4_cetuximab
1.095	0	folfox4_cetuximab
1.095	0	folfox4_cetuximab
1.105	0	folfox4_cetuximab
1.115	0	folfox4_cetuximab
1.125	0	folfox4_cetuximab
1.135	0	folfox4_cetuximab
1.135	0	folfox4_cetuximab
1.145	0	folfox4_cetuximab
1.155	0	folfox4_cetuximab
1.165	0	folfox4_cetuximab
1.165	0	folfox4_cetuximab
1.175	0	folfox4_cetuximab
1.185	0	folfox4_cetuximab
1.195	0	folfox4_cetuximab
1.195	0	folfox4_cetuximab
1.205	0	folfox4_cetuximab
1.215	0	folfox4_cetuximab
1.225	0	folfox4_cetuximab
1.235	0	folfox4_cetuximab
1.235	0	folfox4_cetuximab
1.245	0	folfox4_cetuximab
1.255	0	folfox4_cetuximab
1.265	0	folfox4_cetuximab
1.265	0	folfox4_cetuximab
1.275	0	folfox4_cetuximab
1.285	0	folfox4_cetuximab
1.295	0	folfox4_cetuximab
1.295	0	folfox4_cetuximab
1.305	0	folfox4_cetuximab
1.315	0	folfox4_cetuximab
1.325	0	folfox4_cetuximab
1.335	0	folfox4_cetuximab
1.335	0	folfox4_cetuximab
1.345	0	folfox4_cetuximab
1.355	0	folfox4_cetuximab
1.365	0	folfox4_cetuximab
1.365	0	folfox4_cetuximab
1.375	0	folfox4_cetuximab
1.385	0	folfox4_cetuximab
1.395	0	folfox4_cetuximab
1.395	0	folfox4_cetuximab
1.405	0	folfox4_cetuximab
1.415	0	folfox4_cetuximab
1.425	0	folfox4_cetuximab
1.435	0	folfox4_cetuximab
1.435	0	folfox4_cetuximab
1.445	0	folfox4_cetuximab
1.455	0	folfox4_cetuximab
1.465	0	folfox4_cetuximab
1.465	0	folfox4_cetuximab
1.475	0	folfox4_cetuximab
1.485	0	folfox4_cetuximab
1.495	0	folfox4_cetuximab
1.495	0	folfox4_cetuximab
1.505	0	folfox4_cetuximab
1.515	0	folfox4_cetuximab
1.525	0	folfox4_cetuximab
1.535	0	folfox4_cetuximab
1.535	0	folfox4_cetuximab
1.545	0	folfox4_cetuximab
1.555	0	folfox4_cetuximab
1.565	0	folfox4_cetuximab
1.565	0	folfox4_cetuximab
1.575	0	folfox4_cetuximab
1.585	0	folfox4_cetuximab
1.595	0	folfox4_cetuximab
1.595	0	folfox4_cetuximab
1.605	0	folfox4_cetuximab
1.615	0	folfox4_cetuximab
1.625	0	folfox4_cetuximab
1.635	0	folfox4_cetuximab
1.635	0	folfox4_cetuximab
1.645	0	folfox4_cetuximab
1.655	0	folfox4_cetuximab
1.665	0	folfox4_cetuximab
1.665	0	folfox4_cetuximab
1.675	0	folfox4_cetuximab
1.685	0	folfox4_cetuximab
1.695	0	folfox4_cetuximab
1.695	0	folfox4_cetuximab
1.705	0	folfox4_cetuximab
1.715	0	folfox4_cetuximab
1.73	0	folfox4_cetuximab
1.73	0	folfox4_cetuximab
1.73	0	folfox4_cetuximab
1.745	0	folfox4_cetuximab
1.755	0	folfox4_cetuximab
1.765	0	folfox4_cetuximab
1.765	0	folfox4_cetuximab
1.775	0	folfox4_cetuximab
1.785	0	folfox4_cetuximab
1.795	0	folfox4_cetuximab
1.795	0	folfox4_cetuximab
1.805	0	folfox4_cetuximab
1.815	0	folfox4_cetuximab
1.825	0	folfox4_cetuximab
1.835	0	folfox4_cetuximab
1.835	0	folfox4_cetuximab
1.845	0	folfox4_cetuximab
1.855	0	folfox4_cetuximab
1.865	0	folfox4_cetuximab
1.865	0	folfox4_cetuximab
1.875	0	folfox4_cetuximab
1.885	0	folfox4_cetuximab
1.895	0	folfox4_cetuximab
1.895	0	folfox4_cetuximab
1.905	0	folfox4_cetuximab
1.915	0	folfox4_cetuximab
1.925	0	folfox4_cetuximab
1.935	0	folfox4_cetuximab
1.935	0	folfox4_cetuximab
1.945	0	folfox4_cetuximab
1.955	0	folfox4_cetuximab
1.965	0	folfox4_cetuximab
1.965	0	folfox4_cetuximab
1.975	0	folfox4_cetuximab
1.985	0	folfox4_cetuximab
1.995	0	folfox4_cetuximab
2.005	0	folfox4_cetuximab
2.015	0	folfox4_cetuximab
2.025	0	folfox4_cetuximab
2.025	0	folfox4_cetuximab
2.035	0	folfox4_cetuximab
2.045	0	folfox4_cetuximab
2.045	0	folfox4_cetuximab
2.055	0	folfox4_cetuximab
2.065	0	folfox4_cetuximab
2.065	0	folfox4_cetuximab
2.075	0	folfox4_cetuximab
2.085	0	folfox4_cetuximab
2.085	0	folfox4_cetuximab
2.095	0	folfox4_cetuximab
2.105	0	folfox4_cetuximab
2.105	0	folfox4_cetuximab
2.115	0	folfox4_cetuximab
2.125	0	folfox4_cetuximab
2.125	0	folfox4_cetuximab
2.135	0	folfox4_cetuximab
2.145	0	folfox4_cetuximab
2.145	0	folfox4_cetuximab
2.155	0	folfox4_cetuximab
2.165	0	folfox4_cetuximab
2.165	0	folfox4_cetuximab
2.175	0	folfox4_cetuximab
2.185	0	folfox4_cetuximab
2.185	0	folfox4_cetuximab
2.195	0	folfox4_cetuximab
2.205	0	folfox4_cetuximab
2.205	0	folfox4_cetuximab
2.215	0	folfox4_cetuximab
2.225	0	folfox4_cetuximab
2.225	0	folfox4_cetuximab
2.235	0	folfox4_cetuximab
2.245	0	folfox4_cetuximab
2.245	0	folfox4_cetuximab
2.255	0	folfox4_cetuximab
2.265	0	folfox4_cetuximab
2.275	0	folfox4_cetuximab
2.275	0	folfox4_cetuximab
2.285	0	folfox4_cetuximab
2.295	0	folfox4_cetuximab
2.295	0	folfox4_cetuximab
2.305	0	folfox4_cetuximab
2.315	0	folfox4_cetuximab
2.315	0	folfox4_cetuximab
2.325	0	folfox4_cetuximab
2.335	0	folfox4_cetuximab
2.335	0	folfox4_cetuximab
2.345	0	folfox4_cetuximab
2.355	0	folfox4_cetuximab
2.355	0	folfox4_cetuximab
2.365	0	folfox4_cetuximab
2.375	0	folfox4_cetuximab
2.375	0	folfox4_cetuximab
2.385	0	folfox4_cetuximab
2.395	0	folfox4_cetuximab
2.395	0	folfox4_cetuximab
2.405	0	folfox4_cetuximab
2.415	0	folfox4_cetuximab
2.415	0	folfox4_cetuximab
2.425	0	folfox4_cetuximab
2.435	0	folfox4_cetuximab
2.435	0	folfox4_cetuximab
2.445	0	folfox4_cetuximab
2.455	0	folfox4_cetuximab
2.455	0	folfox4_cetuximab
2.465	0	folfox4_cetuximab
2.475	0	folfox4_cetuximab
2.475	0	folfox4_cetuximab
2.485	0	folfox4_cetuximab
2.505	0	folfox4_cetuximab
2.505	0	folfox4_cetuximab
2.505	0	folfox4_cetuximab
2.505	0	folfox4_cetuximab
2.525	0	folfox4_cetuximab
2.525	0	folfox4_cetuximab
2.535	0	folfox4_cetuximab
2.555	0	folfox4_cetuximab
2.555	0	folfox4_cetuximab
2.555	0	folfox4_cetuximab
2.555	0	folfox4_cetuximab
2.555	0	folfox4_cetuximab
2.575	0	folfox4_cetuximab
2.585	0	folfox4_cetuximab
2.585	0	folfox4_cetuximab
2.595	0	folfox4_cetuximab
2.605	0	folfox4_cetuximab
2.605	0	folfox4_cetuximab
2.615	0	folfox4_cetuximab
2.625	0	folfox4_cetuximab
2.625	0	folfox4_cetuximab
2.635	0	folfox4_cetuximab
2.645	0	folfox4_cetuximab
2.645	0	folfox4_cetuximab
2.655	0	folfox4_cetuximab
2.665	0	folfox4_cetuximab
2.665	0	folfox4_cetuximab
2.675	0	folfox4_cetuximab
2.685	0	folfox4_cetuximab
2.685	0	folfox4_cetuximab
2.695	0	folfox4_cetuximab
2.705	0	folfox4_cetuximab
2.705	0	folfox4_cetuximab
2.715	0	folfox4_cetuximab
2.725	0	folfox4_cetuximab
2.725	0	folfox4_cetuximab
2.735	0	folfox4_cetuximab
2.745	0	folfox4_cetuximab
2.745	0	folfox4_cetuximab
2.755	0	folfox4_cetuximab
2.765	0	folfox4_cetuximab
2.775	0	folfox4_cetuximab
2.775	0	folfox4_cetuximab
2.785	0	folfox4_cetuximab
2.795	0	folfox4_cetuximab
2.795	0	folfox4_cetuximab
2.805	0	folfox4_cetuximab
2.815	0	folfox4_cetuximab
2.815	0	folfox4_cetuximab
2.825	0	folfox4_cetuximab
2.835	0	folfox4_cetuximab
2.835	0	folfox4_cetuximab
2.845	0	folfox4_cetuximab
2.855	0	folfox4_cetuximab
2.855	0	folfox4_cetuximab
2.865	0	folfox4_cetuximab
2.875	0	folfox4_cetuximab
2.875	0	folfox4_cetuximab
2.89	0	folfox4_cetuximab
2.89	0	folfox4_cetuximab
2.89	0	folfox4_cetuximab
2.905	0	folfox4_cetuximab
2.915	0	folfox4_cetuximab
2.915	0	folfox4_cetuximab
2.925	0	folfox4_cetuximab
2.935	0	folfox4_cetuximab
2.935	0	folfox4_cetuximab
2.945	0	folfox4_cetuximab
2.96	0	folfox4_cetuximab
2.96	0	folfox4_cetuximab
2.96	0	folfox4_cetuximab
2.975	0	folfox4_cetuximab
2.975	0	folfox4_cetuximab
2.985	0	folfox4_cetuximab
2.995	0	folfox4_cetuximab
3.005	0	folfox4_cetuximab
3.005	0	folfox4_cetuximab
3.015	0	folfox4_cetuximab
3.015	0	folfox4_cetuximab
3.015	0	folfox4_cetuximab
3.025	0	folfox4_cetuximab
3.025	0	folfox4_cetuximab
3.035	0	folfox4_cetuximab
3.035	0	folfox4_cetuximab
3.035	0	folfox4_cetuximab
3.045	0	folfox4_cetuximab
3.045	0	folfox4_cetuximab
3.045	0	folfox4_cetuximab
3.055	0	folfox4_cetuximab
3.055	0	folfox4_cetuximab
3.065	0	folfox4_cetuximab
3.065	0	folfox4_cetuximab
3.065	0	folfox4_cetuximab
3.075	0	folfox4_cetuximab
3.075	0	folfox4_cetuximab
3.085	0	folfox4_cetuximab
3.085	0	folfox4_cetuximab
3.085	0	folfox4_cetuximab
3.095	0	folfox4_cetuximab
3.095	0	folfox4_cetuximab
3.095	0	folfox4_cetuximab
3.105	0	folfox4_cetuximab
3.105	0	folfox4_cetuximab
3.115	0	folfox4_cetuximab
3.115	0	folfox4_cetuximab
3.115	0	folfox4_cetuximab
3.125	0	folfox4_cetuximab
3.125	0	folfox4_cetuximab
3.135	0	folfox4_cetuximab
3.135	0	folfox4_cetuximab
3.135	0	folfox4_cetuximab
3.145	0	folfox4_cetuximab
3.145	0	folfox4_cetuximab
3.145	0	folfox4_cetuximab
3.155	0	folfox4_cetuximab
3.155	0	folfox4_cetuximab
3.165	0	folfox4_cetuximab
3.165	0	folfox4_cetuximab
3.165	0	folfox4_cetuximab
3.175	0	folfox4_cetuximab
3.175	0	folfox4_cetuximab
3.185	0	folfox4_cetuximab
3.185	0	folfox4_cetuximab
3.185	0	folfox4_cetuximab
3.195	0	folfox4_cetuximab
3.195	0	folfox4_cetuximab
3.195	0	folfox4_cetuximab
3.205	0	folfox4_cetuximab
3.205	0	folfox4_cetuximab
3.215	0	folfox4_cetuximab
3.215	0	folfox4_cetuximab
3.215	0	folfox4_cetuximab
3.225	0	folfox4_cetuximab
3.225	0	folfox4_cetuximab
3.235	0	folfox4_cetuximab
3.235	0	folfox4_cetuximab
3.235	0	folfox4_cetuximab
3.245	0	folfox4_cetuximab
3.245	0	folfox4_cetuximab
3.245	0	folfox4_cetuximab
3.255	0	folfox4_cetuximab
3.255	0	folfox4_cetuximab
3.265	0	folfox4_cetuximab
3.265	0	folfox4_cetuximab
3.265	0	folfox4_cetuximab
3.275	0	folfox4_cetuximab
3.275	0	folfox4_cetuximab
3.285	0	folfox4_cetuximab
3.285	0	folfox4_cetuximab
3.285	0	folfox4_cetuximab
3.295	0	folfox4_cetuximab
3.295	0	folfox4_cetuximab
3.295	0	folfox4_cetuximab
3.305	0	folfox4_cetuximab
3.305	0	folfox4_cetuximab
3.315	0	folfox4_cetuximab
3.315	0	folfox4_cetuximab
3.315	0	folfox4_cetuximab
3.325	0	folfox4_cetuximab
3.325	0	folfox4_cetuximab
3.335	0	folfox4_cetuximab
3.335	0	folfox4_cetuximab
3.335	0	folfox4_cetuximab
3.345	0	folfox4_cetuximab
3.345	0	folfox4_cetuximab
3.345	0	folfox4_cetuximab
3.355	0	folfox4_cetuximab
3.355	0	folfox4_cetuximab
3.365	0	folfox4_cetuximab
3.365	0	folfox4_cetuximab
3.365	0	folfox4_cetuximab
3.375	0	folfox4_cetuximab
3.375	0	folfox4_cetuximab
3.385	0	folfox4_cetuximab
3.385	0	folfox4_cetuximab
3.385	0	folfox4_cetuximab
3.395	0	folfox4_cetuximab
3.395	0	folfox4_cetuximab
3.395	0	folfox4_cetuximab
3.405	0	folfox4_cetuximab
3.405	0	folfox4_cetuximab
3.415	0	folfox4_cetuximab
3.415	0	folfox4_cetuximab
3.415	0	folfox4_cetuximab
3.425	0	folfox4_cetuximab
3.425	0	folfox4_cetuximab
3.435	0	folfox4_cetuximab
3.435	0	folfox4_cetuximab
3.435	0	folfox4_cetuximab
3.445	0	folfox4_cetuximab
3.445	0	folfox4_cetuximab
3.445	0	folfox4_cetuximab
3.455	0	folfox4_cetuximab
3.455	0	folfox4_cetuximab
3.465	0	folfox4_cetuximab
3.465	0	folfox4_cetuximab
3.465	0	folfox4_cetuximab
3.475	0	folfox4_cetuximab
3.475	0	folfox4_cetuximab
3.485	0	folfox4_cetuximab
3.485	0	folfox4_cetuximab
3.485	0	folfox4_cetuximab
3.495	0	folfox4_cetuximab
3.495	0	folfox4_cetuximab
3.495	0	folfox4_cetuximab
3.505	0	folfox4_cetuximab
3.505	0	folfox4_cetuximab
3.52	0	folfox4_cetuximab
3.52	0	folfox4_cetuximab
3.52	0	folfox4_cetuximab
3.52	0	folfox4_cetuximab
3.52	0	folfox4_cetuximab
3.535	0	folfox4_cetuximab
3.535	0	folfox4_cetuximab
3.535	0	folfox4_cetuximab
3.545	0	folfox4_cetuximab
3.545	0	folfox4_cetuximab
3.545	0	folfox4_cetuximab
3.555	0	folfox4_cetuximab
3.555	0	folfox4_cetuximab
3.565	0	folfox4_cetuximab
3.565	0	folfox4_cetuximab
3.565	0	folfox4_cetuximab
3.575	0	folfox4_cetuximab
3.575	0	folfox4_cetuximab
3.585	0	folfox4_cetuximab
3.585	0	folfox4_cetuximab
3.585	0	folfox4_cetuximab
3.595	0	folfox4_cetuximab
3.595	0	folfox4_cetuximab
3.595	0	folfox4_cetuximab
3.605	0	folfox4_cetuximab
3.605	0	folfox4_cetuximab
3.615	0	folfox4_cetuximab
3.615	0	folfox4_cetuximab
3.615	0	folfox4_cetuximab
3.625	0	folfox4_cetuximab
3.625	0	folfox4_cetuximab
3.635	0	folfox4_cetuximab
3.635	0	folfox4_cetuximab
3.635	0	folfox4_cetuximab
3.645	0	folfox4_cetuximab
3.645	0	folfox4_cetuximab
3.645	0	folfox4_cetuximab
3.655	0	folfox4_cetuximab
3.655	0	folfox4_cetuximab
3.665	0	folfox4_cetuximab
3.665	0	folfox4_cetuximab
3.665	0	folfox4_cetuximab
3.675	0	folfox4_cetuximab
3.675	0	folfox4_cetuximab
3.685	0	folfox4_cetuximab
3.685	0	folfox4_cetuximab
3.685	0	folfox4_cetuximab
3.695	0	folfox4_cetuximab
3.695	0	folfox4_cetuximab
3.695	0	folfox4_cetuximab
3.705	0	folfox4_cetuximab
3.705	0	folfox4_cetuximab
3.715	0	folfox4_cetuximab
3.715	0	folfox4_cetuximab
3.715	0	folfox4_cetuximab
3.725	0	folfox4_cetuximab
3.725	0	folfox4_cetuximab
3.735	0	folfox4_cetuximab
3.735	0	folfox4_cetuximab
3.735	0	folfox4_cetuximab
3.745	0	folfox4_cetuximab
3.745	0	folfox4_cetuximab
3.745	0	folfox4_cetuximab
3.755	0	folfox4_cetuximab
3.755	0	folfox4_cetuximab
3.765	0	folfox4_cetuximab
3.765	0	folfox4_cetuximab
3.765	0	folfox4_cetuximab
3.775	0	folfox4_cetuximab
3.775	0	folfox4_cetuximab
3.785	0	folfox4_cetuximab
3.785	0	folfox4_cetuximab
3.785	0	folfox4_cetuximab
3.795	0	folfox4_cetuximab
3.795	0	folfox4_cetuximab
3.795	0	folfox4_cetuximab
3.805	0	folfox4_cetuximab
3.805	0	folfox4_cetuximab
3.815	0	folfox4_cetuximab
3.815	0	folfox4_cetuximab
3.815	0	folfox4_cetuximab
3.825	0	folfox4_cetuximab
3.825	0	folfox4_cetuximab
3.835	0	folfox4_cetuximab
3.835	0	folfox4_cetuximab
3.835	0	folfox4_cetuximab
3.845	0	folfox4_cetuximab
3.845	0	folfox4_cetuximab
3.845	0	folfox4_cetuximab
3.855	0	folfox4_cetuximab
3.855	0	folfox4_cetuximab
3.865	0	folfox4_cetuximab
3.865	0	folfox4_cetuximab
3.865	0	folfox4_cetuximab
3.875	0	folfox4_cetuximab
3.875	0	folfox4_cetuximab
3.885	0	folfox4_cetuximab
3.885	0	folfox4_cetuximab
3.885	0	folfox4_cetuximab
3.895	0	folfox4_cetuximab
3.895	0	folfox4_cetuximab
3.895	0	folfox4_cetuximab
3.905	0	folfox4_cetuximab
3.905	0	folfox4_cetuximab
3.915	0	folfox4_cetuximab
3.915	0	folfox4_cetuximab
3.915	0	folfox4_cetuximab
3.925	0	folfox4_cetuximab
3.925	0	folfox4_cetuximab
3.935	0	folfox4_cetuximab
3.935	0	folfox4_cetuximab
3.935	0	folfox4_cetuximab
3.945	0	folfox4_cetuximab
3.945	0	folfox4_cetuximab
3.945	0	folfox4_cetuximab
3.955	0	folfox4_cetuximab
3.955	0	folfox4_cetuximab
3.965	0	folfox4_cetuximab
3.965	0	folfox4_cetuximab
3.965	0	folfox4_cetuximab
3.975	0	folfox4_cetuximab
3.975	0	folfox4_cetuximab
3.985	0	folfox4_cetuximab
3.985	0	folfox4_cetuximab
3.985	0	folfox4_cetuximab
3.995	0	folfox4_cetuximab
3.995	0	folfox4_cetuximab
4.005	0	folfox4_cetuximab
4.015	0	folfox4_cetuximab
4.025	0	folfox4_cetuximab
4.025	0	folfox4_cetuximab
4.035	0	folfox4_cetuximab
4.045	0	folfox4_cetuximab
4.045	0	folfox4_cetuximab
4.055	0	folfox4_cetuximab
4.065	0	folfox4_cetuximab
4.065	0	folfox4_cetuximab
4.075	0	folfox4_cetuximab
4.085	0	folfox4_cetuximab
4.085	0	folfox4_cetuximab
4.095	0	folfox4_cetuximab
4.105	0	folfox4_cetuximab
4.105	0	folfox4_cetuximab
4.115	0	folfox4_cetuximab
4.145	0	folfox4_cetuximab
4.145	0	folfox4_cetuximab
4.145	0	folfox4_cetuximab
4.145	0	folfox4_cetuximab
4.145	0	folfox4_cetuximab
4.145	0	folfox4_cetuximab
4.145	0	folfox4_cetuximab
4.175	0	folfox4_cetuximab
4.175	0	folfox4_cetuximab
4.185	0	folfox4_cetuximab
4.195	0	folfox4_cetuximab
4.195	0	folfox4_cetuximab
4.205	0	folfox4_cetuximab
4.215	0	folfox4_cetuximab
4.215	0	folfox4_cetuximab
4.225	0	folfox4_cetuximab
4.235	0	folfox4_cetuximab
4.235	0	folfox4_cetuximab
4.245	0	folfox4_cetuximab
4.255	0	folfox4_cetuximab
4.255	0	folfox4_cetuximab
4.265	0	folfox4_cetuximab
4.275	0	folfox4_cetuximab
4.275	0	folfox4_cetuximab
4.285	0	folfox4_cetuximab
4.295	0	folfox4_cetuximab
4.295	0	folfox4_cetuximab
4.305	0	folfox4_cetuximab
4.315	0	folfox4_cetuximab
4.315	0	folfox4_cetuximab
4.325	0	folfox4_cetuximab
4.335	0	folfox4_cetuximab
4.345	0	folfox4_cetuximab
4.345	0	folfox4_cetuximab
4.355	0	folfox4_cetuximab
4.365	0	folfox4_cetuximab
4.365	0	folfox4_cetuximab
4.375	0	folfox4_cetuximab
4.385	0	folfox4_cetuximab
4.385	0	folfox4_cetuximab
4.395	0	folfox4_cetuximab
4.405	0	folfox4_cetuximab
4.405	0	folfox4_cetuximab
4.415	0	folfox4_cetuximab
4.425	0	folfox4_cetuximab
4.425	0	folfox4_cetuximab
4.435	0	folfox4_cetuximab
4.445	0	folfox4_cetuximab
4.445	0	folfox4_cetuximab
4.455	0	folfox4_cetuximab
4.465	0	folfox4_cetuximab
4.465	0	folfox4_cetuximab
4.475	0	folfox4_cetuximab
4.485	0	folfox4_cetuximab
4.485	0	folfox4_cetuximab
4.495	0	folfox4_cetuximab
4.505	0	folfox4_cetuximab
4.515	0	folfox4_cetuximab
4.515	0	folfox4_cetuximab
4.525	0	folfox4_cetuximab
4.535	0	folfox4_cetuximab
4.535	0	folfox4_cetuximab
4.545	0	folfox4_cetuximab
4.555	0	folfox4_cetuximab
4.555	0	folfox4_cetuximab
4.565	0	folfox4_cetuximab
4.575	0	folfox4_cetuximab
4.575	0	folfox4_cetuximab
4.585	0	folfox4_cetuximab
4.595	0	folfox4_cetuximab
4.595	0	folfox4_cetuximab
4.605	0	folfox4_cetuximab
4.615	0	folfox4_cetuximab
4.615	0	folfox4_cetuximab
4.625	0	folfox4_cetuximab
4.635	0	folfox4_cetuximab
4.635	0	folfox4_cetuximab
4.645	0	folfox4_cetuximab
4.655	0	folfox4_cetuximab
4.655	0	folfox4_cetuximab
4.665	0	folfox4_cetuximab
4.675	0	folfox4_cetuximab
4.685	0	folfox4_cetuximab
4.685	0	folfox4_cetuximab
4.695	0	folfox4_cetuximab
4.705	0	folfox4_cetuximab
4.705	0	folfox4_cetuximab
4.715	0	folfox4_cetuximab
4.725	0	folfox4_cetuximab
4.725	0	folfox4_cetuximab
4.735	0	folfox4_cetuximab
4.745	0	folfox4_cetuximab
4.745	0	folfox4_cetuximab
4.755	0	folfox4_cetuximab
4.765	0	folfox4_cetuximab
4.765	0	folfox4_cetuximab
4.775	0	folfox4_cetuximab
4.785	0	folfox4_cetuximab
4.785	0	folfox4_cetuximab
4.795	0	folfox4_cetuximab
4.805	0	folfox4_cetuximab
4.805	0	folfox4_cetuximab
4.815	0	folfox4_cetuximab
4.825	0	folfox4_cetuximab
4.825	0	folfox4_cetuximab
4.835	0	folfox4_cetuximab
4.845	0	folfox4_cetuximab
4.855	0	folfox4_cetuximab
4.855	0	folfox4_cetuximab
4.865	0	folfox4_cetuximab
4.875	0	folfox4_cetuximab
4.875	0	folfox4_cetuximab
4.885	0	folfox4_cetuximab
4.895	0	folfox4_cetuximab
4.895	0	folfox4_cetuximab
4.905	0	folfox4_cetuximab
4.915	0	folfox4_cetuximab
4.915	0	folfox4_cetuximab
4.925	0	folfox4_cetuximab
4.935	0	folfox4_cetuximab
4.935	0	folfox4_cetuximab
4.945	0	folfox4_cetuximab
4.955	0	folfox4_cetuximab
4.955	0	folfox4_cetuximab
4.965	0	folfox4_cetuximab
4.975	0	folfox4_cetuximab
4.975	0	folfox4_cetuximab
4.985	0	folfox4_cetuximab
4.995	0	folfox4_cetuximab
5.115	0	folfox4_cetuximab
5.235	0	folfox4_cetuximab
5.355	0	folfox4_cetuximab
0.24	1	folfox4
0.288	1	folfox4
0.318	1	folfox4
0.338	1	folfox4
0.349	1	folfox4
0.52	1	folfox4
0.892	1	folfox4
1.03	1	folfox4
1.05	1	folfox4
1.07	1	folfox4
1.23	1	folfox4
1.24	1	folfox4
1.31	1	folfox4
1.33	1	folfox4
1.35	1	folfox4
1.4	1	folfox4
1.44	1	folfox4
1.47	1	folfox4
1.54	1	folfox4
1.62	1	folfox4
1.63	1	folfox4
1.71	1	folfox4
1.72	1	folfox4
1.73	1	folfox4
1.74	1	folfox4
1.76	1	folfox4
1.78	1	folfox4
1.83	1	folfox4
1.86	1	folfox4
1.9	1	folfox4
1.92	1	folfox4
1.94	1	folfox4
1.98	1	folfox4
2.03	1	folfox4
2.09	1	folfox4
2.1	1	folfox4
2.11	1	folfox4
2.11	1	folfox4
2.15	1	folfox4
2.19	1	folfox4
2.22	1	folfox4
2.23	1	folfox4
2.23	1	folfox4
2.39	1	folfox4
2.41	1	folfox4
2.41	1	folfox4
2.47	1	folfox4
2.47	1	folfox4
2.49	1	folfox4
2.51	1	folfox4
2.52	1	folfox4
2.53	1	folfox4
2.59	1	folfox4
2.67	1	folfox4
2.74	1	folfox4
2.74	1	folfox4
2.83	1	folfox4
2.85	1	folfox4
2.89	1	folfox4
2.93	1	folfox4
2.95	1	folfox4
3	1	folfox4
3.03	1	folfox4
3.04	1	folfox4
3.08	1	folfox4
3.22	1	folfox4
3.25	1	folfox4
3.27	1	folfox4
3.3	1	folfox4
3.32	1	folfox4
3.47	1	folfox4
3.5	1	folfox4
3.58	1	folfox4
3.6	1	folfox4
3.61	1	folfox4
3.87	1	folfox4
3.91	1	folfox4
3.98	1	folfox4
4.06	1	folfox4
4.15	1	folfox4
4.22	1	folfox4
4.26	1	folfox4
0.0687	0	folfox4
0.133	0	folfox4
0.2015	0	folfox4
0.264	0	folfox4
0.3285	0	folfox4
0.3985	0	folfox4
0.467	0	folfox4
0.5355	0	folfox4
0.5995	0	folfox4
0.6685	0	folfox4
0.7325	0	folfox4
0.8015	0	folfox4
0.8655	0	folfox4
0.934	0	folfox4
1.005	0	folfox4
1.015	0	folfox4
1.025	0	folfox4
1.025	0	folfox4
1.035	0	folfox4
1.045	0	folfox4
1.055	0	folfox4
1.055	0	folfox4
1.065	0	folfox4
1.075	0	folfox4
1.085	0	folfox4
1.085	0	folfox4
1.095	0	folfox4
1.105	0	folfox4
1.105	0	folfox4
1.115	0	folfox4
1.125	0	folfox4
1.135	0	folfox4
1.135	0	folfox4
1.145	0	folfox4
1.155	0	folfox4
1.165	0	folfox4
1.165	0	folfox4
1.175	0	folfox4
1.185	0	folfox4
1.185	0	folfox4
1.195	0	folfox4
1.205	0	folfox4
1.215	0	folfox4
1.215	0	folfox4
1.225	0	folfox4
1.235	0	folfox4
1.245	0	folfox4
1.245	0	folfox4
1.255	0	folfox4
1.265	0	folfox4
1.275	0	folfox4
1.275	0	folfox4
1.285	0	folfox4
1.295	0	folfox4
1.295	0	folfox4
1.305	0	folfox4
1.315	0	folfox4
1.325	0	folfox4
1.325	0	folfox4
1.335	0	folfox4
1.345	0	folfox4
1.355	0	folfox4
1.355	0	folfox4
1.365	0	folfox4
1.375	0	folfox4
1.375	0	folfox4
1.385	0	folfox4
1.395	0	folfox4
1.405	0	folfox4
1.405	0	folfox4
1.415	0	folfox4
1.425	0	folfox4
1.435	0	folfox4
1.435	0	folfox4
1.445	0	folfox4
1.455	0	folfox4
1.455	0	folfox4
1.465	0	folfox4
1.475	0	folfox4
1.485	0	folfox4
1.485	0	folfox4
1.495	0	folfox4
1.505	0	folfox4
1.515	0	folfox4
1.515	0	folfox4
1.53	0	folfox4
1.53	0	folfox4
1.545	0	folfox4
1.545	0	folfox4
1.555	0	folfox4
1.565	0	folfox4
1.565	0	folfox4
1.575	0	folfox4
1.585	0	folfox4
1.595	0	folfox4
1.595	0	folfox4
1.605	0	folfox4
1.615	0	folfox4
1.625	0	folfox4
1.625	0	folfox4
1.635	0	folfox4
1.645	0	folfox4
1.645	0	folfox4
1.655	0	folfox4
1.665	0	folfox4
1.675	0	folfox4
1.675	0	folfox4
1.685	0	folfox4
1.695	0	folfox4
1.705	0	folfox4
1.705	0	folfox4
1.715	0	folfox4
1.725	0	folfox4
1.725	0	folfox4
1.735	0	folfox4
1.745	0	folfox4
1.755	0	folfox4
1.755	0	folfox4
1.765	0	folfox4
1.775	0	folfox4
1.785	0	folfox4
1.785	0	folfox4
1.795	0	folfox4
1.805	0	folfox4
1.815	0	folfox4
1.815	0	folfox4
1.825	0	folfox4
1.835	0	folfox4
1.835	0	folfox4
1.845	0	folfox4
1.855	0	folfox4
1.865	0	folfox4
1.865	0	folfox4
1.875	0	folfox4
1.885	0	folfox4
1.895	0	folfox4
1.895	0	folfox4
1.905	0	folfox4
1.915	0	folfox4
1.915	0	folfox4
1.925	0	folfox4
1.935	0	folfox4
1.945	0	folfox4
1.945	0	folfox4
1.955	0	folfox4
1.965	0	folfox4
1.975	0	folfox4
1.975	0	folfox4
1.985	0	folfox4
1.995	0	folfox4
2.005	0	folfox4
2.02	0	folfox4
2.02	0	folfox4
2.02	0	folfox4
2.035	0	folfox4
2.045	0	folfox4
2.045	0	folfox4
2.055	0	folfox4
2.065	0	folfox4
2.065	0	folfox4
2.075	0	folfox4
2.085	0	folfox4
2.085	0	folfox4
2.095	0	folfox4
2.105	0	folfox4
2.115	0	folfox4
2.115	0	folfox4
2.125	0	folfox4
2.135	0	folfox4
2.135	0	folfox4
2.145	0	folfox4
2.155	0	folfox4
2.155	0	folfox4
2.165	0	folfox4
2.18	0	folfox4
2.18	0	folfox4
2.18	0	folfox4
2.195	0	folfox4
2.195	0	folfox4
2.205	0	folfox4
2.215	0	folfox4
2.225	0	folfox4
2.225	0	folfox4
2.235	0	folfox4
2.245	0	folfox4
2.245	0	folfox4
2.255	0	folfox4
2.265	0	folfox4
2.265	0	folfox4
2.275	0	folfox4
2.285	0	folfox4
2.285	0	folfox4
2.295	0	folfox4
2.305	0	folfox4
2.315	0	folfox4
2.315	0	folfox4
2.325	0	folfox4
2.335	0	folfox4
2.335	0	folfox4
2.345	0	folfox4
2.355	0	folfox4
2.355	0	folfox4
2.365	0	folfox4
2.375	0	folfox4
2.375	0	folfox4
2.385	0	folfox4
2.4	0	folfox4
2.4	0	folfox4
2.4	0	folfox4
2.415	0	folfox4
2.425	0	folfox4
2.425	0	folfox4
2.435	0	folfox4
2.445	0	folfox4
2.445	0	folfox4
2.46	0	folfox4
2.46	0	folfox4
2.46	0	folfox4
2.475	0	folfox4
2.485	0	folfox4
2.485	0	folfox4
2.495	0	folfox4
2.505	0	folfox4
2.515	0	folfox4
2.515	0	folfox4
2.525	0	folfox4
2.535	0	folfox4
2.535	0	folfox4
2.545	0	folfox4
2.555	0	folfox4
2.555	0	folfox4
2.565	0	folfox4
2.575	0	folfox4
2.575	0	folfox4
2.585	0	folfox4
2.595	0	folfox4
2.595	0	folfox4
2.605	0	folfox4
2.615	0	folfox4
2.625	0	folfox4
2.625	0	folfox4
2.635	0	folfox4
2.645	0	folfox4
2.645	0	folfox4
2.655	0	folfox4
2.665	0	folfox4
2.665	0	folfox4
2.675	0	folfox4
2.685	0	folfox4
2.685	0	folfox4
2.695	0	folfox4
2.705	0	folfox4
2.715	0	folfox4
2.715	0	folfox4
2.73	0	folfox4
2.73	0	folfox4
2.73	0	folfox4
2.745	0	folfox4
2.755	0	folfox4
2.755	0	folfox4
2.765	0	folfox4
2.775	0	folfox4
2.775	0	folfox4
2.785	0	folfox4
2.795	0	folfox4
2.795	0	folfox4
2.805	0	folfox4
2.815	0	folfox4
2.825	0	folfox4
2.825	0	folfox4
2.835	0	folfox4
2.845	0	folfox4
2.845	0	folfox4
2.855	0	folfox4
2.865	0	folfox4
2.865	0	folfox4
2.875	0	folfox4
2.885	0	folfox4
2.885	0	folfox4
2.895	0	folfox4
2.905	0	folfox4
2.915	0	folfox4
2.915	0	folfox4
2.925	0	folfox4
2.935	0	folfox4
2.935	0	folfox4
2.945	0	folfox4
2.955	0	folfox4
2.955	0	folfox4
2.965	0	folfox4
2.975	0	folfox4
2.975	0	folfox4
2.985	0	folfox4
2.995	0	folfox4
3.005	0	folfox4
3.005	0	folfox4
3.015	0	folfox4
3.015	0	folfox4
3.015	0	folfox4
3.025	0	folfox4
3.025	0	folfox4
3.025	0	folfox4
3.035	0	folfox4
3.035	0	folfox4
3.035	0	folfox4
3.045	0	folfox4
3.045	0	folfox4
3.045	0	folfox4
3.055	0	folfox4
3.055	0	folfox4
3.055	0	folfox4
3.065	0	folfox4
3.065	0	folfox4
3.065	0	folfox4
3.075	0	folfox4
3.075	0	folfox4
3.085	0	folfox4
3.085	0	folfox4
3.085	0	folfox4
3.095	0	folfox4
3.095	0	folfox4
3.095	0	folfox4
3.105	0	folfox4
3.105	0	folfox4
3.105	0	folfox4
3.115	0	folfox4
3.115	0	folfox4
3.115	0	folfox4
3.125	0	folfox4
3.125	0	folfox4
3.125	0	folfox4
3.135	0	folfox4
3.135	0	folfox4
3.135	0	folfox4
3.145	0	folfox4
3.145	0	folfox4
3.145	0	folfox4
3.155	0	folfox4
3.155	0	folfox4
3.165	0	folfox4
3.165	0	folfox4
3.165	0	folfox4
3.175	0	folfox4
3.175	0	folfox4
3.175	0	folfox4
3.185	0	folfox4
3.185	0	folfox4
3.185	0	folfox4
3.195	0	folfox4
3.195	0	folfox4
3.195	0	folfox4
3.205	0	folfox4
3.205	0	folfox4
3.205	0	folfox4
3.215	0	folfox4
3.215	0	folfox4
3.215	0	folfox4
3.225	0	folfox4
3.225	0	folfox4
3.225	0	folfox4
3.235	0	folfox4
3.235	0	folfox4
3.245	0	folfox4
3.245	0	folfox4
3.245	0	folfox4
3.255	0	folfox4
3.255	0	folfox4
3.255	0	folfox4
3.265	0	folfox4
3.265	0	folfox4
3.265	0	folfox4
3.275	0	folfox4
3.275	0	folfox4
3.275	0	folfox4
3.285	0	folfox4
3.285	0	folfox4
3.285	0	folfox4
3.295	0	folfox4
3.295	0	folfox4
3.295	0	folfox4
3.31	0	folfox4
3.31	0	folfox4
3.31	0	folfox4
3.31	0	folfox4
3.31	0	folfox4
3.325	0	folfox4
3.325	0	folfox4
3.325	0	folfox4
3.335	0	folfox4
3.335	0	folfox4
3.335	0	folfox4
3.345	0	folfox4
3.345	0	folfox4
3.345	0	folfox4
3.355	0	folfox4
3.355	0	folfox4
3.355	0	folfox4
3.365	0	folfox4
3.365	0	folfox4
3.365	0	folfox4
3.375	0	folfox4
3.375	0	folfox4
3.375	0	folfox4
3.385	0	folfox4
3.385	0	folfox4
3.395	0	folfox4
3.395	0	folfox4
3.395	0	folfox4
3.405	0	folfox4
3.405	0	folfox4
3.405	0	folfox4
3.415	0	folfox4
3.415	0	folfox4
3.415	0	folfox4
3.425	0	folfox4
3.425	0	folfox4
3.425	0	folfox4
3.435	0	folfox4
3.435	0	folfox4
3.435	0	folfox4
3.445	0	folfox4
3.445	0	folfox4
3.445	0	folfox4
3.455	0	folfox4
3.455	0	folfox4
3.455	0	folfox4
3.465	0	folfox4
3.465	0	folfox4
3.475	0	folfox4
3.475	0	folfox4
3.475	0	folfox4
3.485	0	folfox4
3.485	0	folfox4
3.485	0	folfox4
3.495	0	folfox4
3.495	0	folfox4
3.495	0	folfox4
3.505	0	folfox4
3.505	0	folfox4
3.505	0	folfox4
3.515	0	folfox4
3.515	0	folfox4
3.515	0	folfox4
3.525	0	folfox4
3.525	0	folfox4
3.525	0	folfox4
3.535	0	folfox4
3.535	0	folfox4
3.545	0	folfox4
3.545	0	folfox4
3.545	0	folfox4
3.555	0	folfox4
3.555	0	folfox4
3.555	0	folfox4
3.565	0	folfox4
3.565	0	folfox4
3.565	0	folfox4
3.575	0	folfox4
3.575	0	folfox4
3.575	0	folfox4
3.585	0	folfox4
3.585	0	folfox4
3.585	0	folfox4
3.595	0	folfox4
3.595	0	folfox4
3.595	0	folfox4
3.605	0	folfox4
3.605	0	folfox4
3.605	0	folfox4
3.615	0	folfox4
3.615	0	folfox4
3.625	0	folfox4
3.625	0	folfox4
3.625	0	folfox4
3.635	0	folfox4
3.635	0	folfox4
3.635	0	folfox4
3.645	0	folfox4
3.645	0	folfox4
3.645	0	folfox4
3.655	0	folfox4
3.655	0	folfox4
3.655	0	folfox4
3.665	0	folfox4
3.665	0	folfox4
3.665	0	folfox4
3.675	0	folfox4
3.675	0	folfox4
3.675	0	folfox4
3.685	0	folfox4
3.685	0	folfox4
3.685	0	folfox4
3.695	0	folfox4
3.695	0	folfox4
3.705	0	folfox4
3.705	0	folfox4
3.705	0	folfox4
3.715	0	folfox4
3.715	0	folfox4
3.715	0	folfox4
3.725	0	folfox4
3.725	0	folfox4
3.725	0	folfox4
3.735	0	folfox4
3.735	0	folfox4
3.735	0	folfox4
3.745	0	folfox4
3.745	0	folfox4
3.745	0	folfox4
3.755	0	folfox4
3.755	0	folfox4
3.755	0	folfox4
3.765	0	folfox4
3.765	0	folfox4
3.775	0	folfox4
3.775	0	folfox4
3.775	0	folfox4
3.785	0	folfox4
3.785	0	folfox4
3.785	0	folfox4
3.795	0	folfox4
3.795	0	folfox4
3.795	0	folfox4
3.805	0	folfox4
3.805	0	folfox4
3.805	0	folfox4
3.815	0	folfox4
3.815	0	folfox4
3.815	0	folfox4
3.825	0	folfox4
3.825	0	folfox4
3.825	0	folfox4
3.835	0	folfox4
3.835	0	folfox4
3.835	0	folfox4
3.845	0	folfox4
3.845	0	folfox4
3.855	0	folfox4
3.855	0	folfox4
3.855	0	folfox4
3.865	0	folfox4
3.865	0	folfox4
3.865	0	folfox4
3.875	0	folfox4
3.875	0	folfox4
3.875	0	folfox4
3.885	0	folfox4
3.885	0	folfox4
3.885	0	folfox4
3.895	0	folfox4
3.895	0	folfox4
3.895	0	folfox4
3.905	0	folfox4
3.905	0	folfox4
3.905	0	folfox4
3.915	0	folfox4
3.915	0	folfox4
3.915	0	folfox4
3.925	0	folfox4
3.925	0	folfox4
3.935	0	folfox4
3.935	0	folfox4
3.935	0	folfox4
3.945	0	folfox4
3.945	0	folfox4
3.945	0	folfox4
3.955	0	folfox4
3.955	0	folfox4
3.955	0	folfox4
3.965	0	folfox4
3.965	0	folfox4
3.965	0	folfox4
3.975	0	folfox4
3.975	0	folfox4
3.975	0	folfox4
3.985	0	folfox4
3.985	0	folfox4
3.985	0	folfox4
3.995	0	folfox4
3.995	0	folfox4
4.005	0	folfox4
4.015	0	folfox4
4.025	0	folfox4
4.025	0	folfox4
4.035	0	folfox4
4.045	0	folfox4
4.045	0	folfox4
4.055	0	folfox4
4.065	0	folfox4
4.065	0	folfox4
4.075	0	folfox4
4.085	0	folfox4
4.085	0	folfox4
4.095	0	folfox4
4.105	0	folfox4
4.105	0	folfox4
4.115	0	folfox4
4.125	0	folfox4
4.135	0	folfox4
4.135	0	folfox4
4.145	0	folfox4
4.155	0	folfox4
4.155	0	folfox4
4.165	0	folfox4
4.175	0	folfox4
4.175	0	folfox4
4.185	0	folfox4
4.195	0	folfox4
4.195	0	folfox4
4.205	0	folfox4
4.215	0	folfox4
4.215	0	folfox4
4.225	0	folfox4
4.235	0	folfox4
4.235	0	folfox4
4.245	0	folfox4
4.255	0	folfox4
4.265	0	folfox4
4.265	0	folfox4
4.275	0	folfox4
4.285	0	folfox4
4.285	0	folfox4
4.295	0	folfox4
4.305	0	folfox4
4.305	0	folfox4
4.315	0	folfox4
4.325	0	folfox4
4.325	0	folfox4
4.335	0	folfox4
4.345	0	folfox4
4.345	0	folfox4
4.355	0	folfox4
4.365	0	folfox4
4.365	0	folfox4
4.375	0	folfox4
4.385	0	folfox4
4.395	0	folfox4
4.395	0	folfox4
4.405	0	folfox4
4.415	0	folfox4
4.415	0	folfox4
4.425	0	folfox4
4.435	0	folfox4
4.435	0	folfox4
4.445	0	folfox4
4.455	0	folfox4
4.455	0	folfox4
4.465	0	folfox4
4.475	0	folfox4
4.475	0	folfox4
4.485	0	folfox4
4.495	0	folfox4
4.495	0	folfox4
4.505	0	folfox4
4.515	0	folfox4
4.525	0	folfox4
4.525	0	folfox4
4.535	0	folfox4
4.545	0	folfox4
4.545	0	folfox4
4.555	0	folfox4
4.565	0	folfox4
4.565	0	folfox4
4.575	0	folfox4
4.585	0	folfox4
4.585	0	folfox4
4.595	0	folfox4
4.605	0	folfox4
4.605	0	folfox4
4.615	0	folfox4
4.625	0	folfox4
4.635	0	folfox4
4.635	0	folfox4
4.645	0	folfox4
4.655	0	folfox4
4.655	0	folfox4
4.665	0	folfox4
4.675	0	folfox4
4.675	0	folfox4
4.685	0	folfox4
4.695	0	folfox4
4.695	0	folfox4
4.705	0	folfox4
4.715	0	folfox4
4.715	0	folfox4
4.725	0	folfox4
4.735	0	folfox4
4.735	0	folfox4
4.745	0	folfox4
4.755	0	folfox4
4.765	0	folfox4
4.765	0	folfox4
4.775	0	folfox4
4.785	0	folfox4
4.785	0	folfox4
4.795	0	folfox4
4.805	0	folfox4
4.805	0	folfox4
4.815	0	folfox4
4.825	0	folfox4
4.825	0	folfox4
4.835	0	folfox4
4.845	0	folfox4
4.845	0	folfox4
4.855	0	folfox4
4.865	0	folfox4
4.865	0	folfox4
4.875	0	folfox4
4.885	0	folfox4
4.895	0	folfox4
4.895	0	folfox4
4.905	0	folfox4
4.915	0	folfox4
4.915	0	folfox4
4.925	0	folfox4
4.935	0	folfox4
4.935	0	folfox4
4.945	0	folfox4
4.955	0	folfox4
4.955	0	folfox4
4.965	0	folfox4
4.975	0	folfox4
4.975	0	folfox4
4.985	0	folfox4
4.995	0	folfox4
5.035	0	folfox4
5.075	0	folfox4
5.115	0	folfox4
5.155	0	folfox4
